# Dissecting the molecular landscape of Parkinson’s disease and Parkinson’s disease dementia using highly efficient snRNA-seq (HIF-snRNA-seq)

**DOI:** 10.1101/2025.03.01.640894

**Authors:** Sung-Ung Kang, Jinhee Park, Shinwon Ha, Dongsan Kim, Olga Pletnikova, Javier Redding-Ochoa, Juan C. Troncoso, Quan Peng, Beth O. Van Emburgh, Jaldhir Trivedi, Saurav Brahmachari, Bardia Nezami, Valina L. Dawson, Ted M. Dawson

## Abstract

This study presents a transcriptomic analysis of the cingulate cortex (CING) in Parkinson’s disease (PD) and Parkinson’s disease dementia (PDD) using a High-efficiency single-nucleus RNA sequencing (HiF-snRNA-seq) protocol optimized for post-mortem brain samples. RNA quality prediction, poly-A tailing, and dCas9-targeted depletion enabled analysis of 77 high-quality samples from 240 cases, yielding over 2 million nuclei classified into seven major cell types. Disease conditions revealed altered astrocyte and microglia proportions, implicating their roles in neuroinflammation. Differential expression analysis identified unique and shared genes across PD and PDD, linked to synaptic remodeling, stress responses, and inflammation. Stage-specific analysis uncovered tau-dependent early-stage genes and inflammation-associated late-stage genes. This study highlights the CING’s central role in PD and PDD pathophysiology, offering insights into disease mechanisms and identifying candidate genes and pathways for therapeutic and biomarker development.
