## Supplementary material for "Dissecting the molecular landscape of Parkinson’s disease and Parkinson’s disease dementia using highly efficient snRNA-seq (HIF-snRNA-seq)": All-tablrs: Table_S2.List of dCas9-targeted gRNA for optimizing snRNA-seq from post-mortem brain tissue.xlsx

### Sheet: Sheet1
	No.	Target	Seqeunce
	1	KI270733.1:135067-135168	TCACGCACCGCACGTTCGTG
	2	chr21:8401897-8401979	ACTTTCAATAGATCGCAGCG
	3	KI270733.1:135168-135219	AGAAGCAGGTCGTCTACGAA
	4	KI270733.1:174041-174110	GCTCAGACAGGCGTAGCCCC
	5	KI270733.1:134796-134897	ACACCAAATGTCTGAACCTG
	6	GL000220.1:110644-110745	GCAATTATTCCCCATGAACG
	7	GL000220.1:110745-110801	GGGCGGTGTGTACAAAGGGC
	8	KI270733.1:134745-134796	GCAACAACACATCATCAGTA
	9	GL000220.1:110585-110644	GTGTAGCGCGCGTGCAGCCC
	10	KI270733.1:134897-134948	GCCGTATCGTTCCGCCTGGG
	11	KI270733.1:135016-135067	CGCGCCCTCCCGCGCGCGCG
	12	GL000220.1:110801-110856	CCCTCGGATCGGCCCCGCCG
	13	chr21:8401846-8401897	CCAGGTTCCCCACGAACGTG
	14	KI270733.1:134694-134745	ACTAATAGGGAACGTGAGCT
	15	chr21:8254092-8254193	TTGGTGACTCTAGATAACCT
	16	GL000220.1:110856-110912	GGTCGAACTTGACTATCTAG
	17	chr21:8254193-8254244	ACTACCATCGAAAGTTGATA
	18	KI270733.1:134948-134999	GGCGGGGGACCGGCTATCCG
	19	KI270733.1:131729-131830	ACTCTGGTGGAGGTCCGTAG
	20	GL000220.1:110912-110944	TCCGTAGGTGAACCTGCGGA
	21	KI270733.1:131830-131881	TAATCGAACCATCTAGTAGC
	22	KI270733.1:132117-132218	ATGGAAGTCGGAATCCGCTA
	23	GL000220.1:110534-110585	GACCTGTTATTGCTCAATCT
	24	chr21:8254041-8254092	TTATCAGATCAAAACCAACC
	25	KI270733.1:173990-174041	CGAGAATTAATGTGAATTGC
	26	KI270733.1:131881-131933	ACTGCGTGGCGGGGGTGCGT
	27	KI270733.1:131678-131729	CGTGCTCCACCTCCCCGGCG
	28	KI270733.1:132065-132117	ATGAACCGAACGCCGGGTTA
	29	KI270733.1:132218-132269	GCCCTGAAAATGGATGGCGC
	30	GL000220.1:109632-109733	TTTAACGAGGATCCATTGGA
	31	GL000220.1:109531-109632	AATTACCCACTCCCGACCCG
	32	GL000220.1:109733-109792	GGATCTTGGGAGCGGGCGGG
	33	chr1:91387330-91387431	GTGTCAGAAAAGTTACCACA
	34	KI270733.1:134643-134694	ATAGGAAGAGCCGACATCGA
	35	chr21:8254244-8254292	ATCAGGGTTCGATTCCGGAG
	36	KI270733.1:131624-131678	AGGCCTCTCCAGTCCGCCGA
	37	KI270733.1:132011-132065	CGTGGAATGCGAGTGCCTAG
	38	KI270733.1:132269-132324	GCCGGCAGTCGAGAGTGGAC
	39	KI270733.1:134120-134221	GCACGGTGAAGAGACATGAG
	40	chr21:8258270-8258371	GGACTTGGGCCCCCCACGAG
	41	KI270733.1:134045-134120	CGGGCTTGGCGGAATCAGCG
	42	chr21:8258371-8258467	CTCCATCTAAGGCTAAATAC
	43	GL000220.1:110482-110534	TGGGGGACGCCGACCGCTCG
	44	chr21:8258218-8258270	GCGGCGGGGCGCGGGACATG
	45	GL000220.1:109792-109843	CGAGGGGGCGCCGAGAGGCA
	46	KI270733.1:133994-134045	TAATTAGTGACGCGCATGAA
	47	chr21:8253990-8254041	TAGAGCTAATACATGCCGAC
	48	GL000220.1:110012-110113	ATTCTTGGACCGGCGCAAGA
	49	KI270733.1:131551-131624	TCACCTTCATTGCGCCACGG
	50	KI270733.1:131958-132011	AGAATAGGTTGAGATCGTTT
	51	KI270733.1:133928-133994	AATGAAGCGCGGGTAAACGG
	52	GL000220.1:109961-110012	GAGGCCATGATTAAGAGGGA
	53	KI270733.1:133865-133928	CATCGCGTCAACACCCGCCG
	54	GL000220.1:110431-110482	TCCGATAACGAACGAGACTC
	55	chr6:52995758-52995859	ACGACCATCCCCGATAGAGG
	56	KI270733.1:134359-134460	GGTGGGGAGTTTGACTGGGG
	57	GL000220.1:109907-109961	TCCTAGCTGCGGTATCCAGG
	58	KI270733.1:132596-132697	CATCGCCCGTCCCTTCGGAA
	59	GL000220.1:109843-109894	AGTAAACGCTTCGGGCCCCG
	60	KI270733.1:132697-132791	GAACCCGACTCCCTTTCGAT
	61	chr1:91387482-91387526	GGGAGGACAGAAACCTCCCG
	62	chr11:65499600-65499701	AAACTGGAAGACAGAAGTAC
	63	GL000220.1:110375-110431	CTCTTTCTCGATTCCGTGGG
	64	KI270733.1:133814-133865	ATTAAACAGTCGGATTCCCC
	65	chr21:8218582-8218633	GGAACGATACGGCAGCGCCG
	66	KI270733.1:132839-132940	GGAAAGCGTCGCGGTTCCGG
	67	KI270733.1:132791-132839	AGAAGCCGGCGGGAGCCCCG
	68	GL000220.1:110320-110375	TCAACACGGGAAACCTCACC
	69	KI270733.1:130609-130704	GCCGCCGGGTTGAATCCTCC
	70	KI270733.1:132508-132596	ACCAAGATCTGCACCTGCGG
	71	chr6:52995707-52995758	GGGACGCACATGGAGCGGTG
	72	GL000220.1:110250-110320	AACTTAAAGGAATTGACGGA
	73	chr6:52995859-52995949	TCCAAATGAGGCGCTGCATG
	74	KI270733.1:131500-131551	CCGTCTTGAAACACGGACCA
	75	KI270733.1:134460-134511	GAAACCTCCCGTGGAGCAGA
	76	chr21:8215472-8215523	TTTCGCCCCTATACCCAGGT
	77	KI270733.1:134261-134359	CCAGAAGCGAGAGCCCCTCG
	78	GL000220.1:110164-110215	CGTTATTCCCATGACCCGCC
	79	chr11:65499546-65499600	GTTTAGTAAATGCGTTAACT
	80	KI270733.1:134221-134261	TCACCGGCGGCCCGCAGGGC
	81	chr21:8988518-8988554	TCTGCCCTATCAACTTTCGA
	82	GL000220.1:110215-110250	CAAAGTCTTTGGGTTCCGGG
	83	KI270733.1:133048-133132	GGATCCGTAACTTCGGGATA
	84	KI270733.1:133772-133814	GGCCGAGGCGAGGCGCCGCG
	85	KI270733.1:132940-133039	GCCGTACCCATATCCGCAGC
	86	chr6:52995673-52995707	GGCTGATCTGGCTGGCTAGG
	87	KI270733.1:130887-130979	ACGGCTGGGAAGGCCCGGCG
	88	KI270733.1:131382-131471	GCCCGGGGGAGGTTCTCTCG
	89	KI270733.1:130251-130318	TGTTCACTCGCCGTTACTGA
	90	KI270733.1:130318-130369	GGCGCGGGACATGTGGCGTA
	91	chr21:8254473-8254574	GGCGGTGGCTCGCCTCGCGG
	92	chr11:65499440-65499494	AGGTGATTAAAATAATTTGA
	93	RNA28SN3-1_#1	TCTGCGCTTAGGGGGACGGA
	94	RNA45SN1-1_#1	AAAGTCAGCCCTCGACACAA
	95	RNA45SN1-2_#1	GCTGCCGTATCGTTCCGCCT
	96	RNA45SN2-1_#1	AGTCGTAACAAGGTTTCCGT
	97	RNA45SN2-2_#1	CGCTCAGACAGGCGTAGCCC
	98	RNA45SN2-3_#1	CGTTAAGAGGTAAACGGGTG
	99	RNA45SN2-4_#1	ATCCTGAGGGAAACTTCGGA
	100	RNA45SN2-5_#1	CCGTCGCCGGCAGTCGAGAG
	101	RNA45SN2-7_#1	GCGGACAAACCCTTGTGTCG
	102	RNA28SN3-1_#2	TGCCGATCAATCGCCCCCGG
	103	RNA45SN1-1_#2	TTCGTAGACGACCTGCTTCT
	104	RNA45SN2-1_#2	CAATCGGTAGTAGCGACGGG
	105	RNA45SN2-2_#2	TCGAACGCACTTGCGGCCCC
	106	RNA45SN2-4_#2	GCAAATCGGTCGTCCGACCT
	107	RNA45SN2-7_#2	CTTTCAATAGATCGCAGCGA
