## Supplementary material for "Dissecting the molecular landscape of Parkinson’s disease and Parkinson’s disease dementia using highly efficient snRNA-seq (HIF-snRNA-seq)": All-tablrs: opc.xlsx

### Sheet: unique.pd.ctrl
gname	logFC	logCPM	PValue	FDR	ensemblID
OXT	-4.97272	3.5327	0.000230626	0.0302228	ENSG00000101405
REL	2.43462	4.69914	0.000248589	0.0315403	ENSG00000162924
AC083843.3	3.65973	3.50608	1.93712e-05	0.00806639	ENSG00000279518
ERBB3	2.70134	3.95406	4.5604e-05	0.0139884	ENSG00000065361
AC087439.1	4.82232	3.28696	1.45242e-05	0.00726068	ENSG00000253358
ACADL	2.81401	5.41724	0.000230574	0.0302228	ENSG00000115361
FAM222A-AS1	2.82611	3.66795	0.000473307	0.0427554	ENSG00000255650
FAM230B	3.44126	3.0697	0.000336295	0.0362512	ENSG00000215498
ACOT1	3.41352	3.5623	0.000350065	0.0368453	ENSG00000184227
FERMT2	2.29564	5.4819	0.000190657	0.028238	ENSG00000073712
LINC01487	3.74319	3.05645	0.000583866	0.0481784	ENSG00000241336
AC131025.3	3.59147	3.07229	0.000452633	0.0414241	ENSG00000285736
SYNGR2	2.90055	4.28556	0.00029736	0.0341573	ENSG00000108639
PTP4A1P2	3.77155	3.06898	0.000502425	0.0440222	ENSG00000255807
AC009133.4	3.2815	3.41907	0.00027233	0.0330501	ENSG00000275857
CASC20	4.19143	3.6815	4.11399e-06	0.00337746	ENSG00000229876
AC022167.3	3.32135	3.09308	0.000110973	0.0206506	ENSG00000260979
HMGN1P10	4.74131	3.24615	2.88405e-05	0.0106319	ENSG00000244101
AC092924.2	2.57224	3.54893	0.000321485	0.036184	ENSG00000287706
AC091073.1	3.6382	3.0748	0.000447501	0.0412248	ENSG00000259602
MT1H	4.29152	3.34253	4.28371e-05	0.0133058	ENSG00000205358
AC002480.1	3.97031	3.08794	0.000392615	0.0385883	ENSG00000232759
ENO3	3.21843	3.32814	0.000114694	0.0212017	ENSG00000108515
AC021733.2	3.25526	3.71475	0.000382722	0.038327	ENSG00000253398
AC036108.3	2.96733	3.38868	0.000397845	0.0388288	ENSG00000261616
AC012313.5	3.18315	3.44795	8.73804e-05	0.0182019	ENSG00000268912
ICAM5	-2.84393	5.1024	0.000183265	0.0279597	ENSG00000105376
CDK9	2.12174	5.57843	0.000609901	0.0493454	ENSG00000136807
AC005324.4	2.83796	3.15898	0.000218784	0.0300833	ENSG00000255104
AC114271.1	3.6294	3.24329	0.000269716	0.0330201	ENSG00000274425
STARD6	3.69074	3.49811	2.50728e-05	0.00972022	ENSG00000174448
CNDP1	2.4888	5.82181	0.000159313	0.0258541	ENSG00000150656
AC100832.1	-4.73402	3.45465	0.000351121	0.0368453	ENSG00000241462
AC132872.1	2.48053	3.95823	0.000561507	0.0468555	ENSG00000260563
AC011495.2	2.94671	3.56364	0.000343923	0.0365016	ENSG00000268636
PAICSP1	4.93044	3.46129	7.66281e-06	0.00455089	ENSG00000226055
LINC01029	3.97114	3.08543	0.000445299	0.0411578	ENSG00000265843
CD300A	2.85561	3.2686	0.000360789	0.0375773	ENSG00000167851
LINC02664	2.8247	4.41925	0.0001738	0.0274084	ENSG00000272381
AC105940.2	3.78451	3.15535	7.80363e-05	0.017566	ENSG00000234775
AL590138.1	4.73997	3.39426	6.14213e-06	0.00428613	ENSG00000287220
AC011407.1	-3.29809	5.06683	0.000172835	0.0274084	ENSG00000287814
SRL	3.20246	4.09231	2.9989e-05	0.0106319	ENSG00000185739
SMDT1	4.26941	3.61704	4.41753e-06	0.00349471	ENSG00000183172
GPR151	3.31988	3.07189	0.000506319	0.0441652	ENSG00000173250
AC010307.4	3.07539	3.18887	0.000216361	0.0298974	ENSG00000250244
AC090283.1	4.84711	3.38354	5.70491e-06	0.00408311	ENSG00000264488
SKIV2L	3.66065	3.62061	8.27519e-05	0.0176423	ENSG00000204351
RNU6-703P	3.75953	3.31715	0.000236061	0.0306354	ENSG00000252755
AC092597.1	4.10321	3.30637	0.000157941	0.0257814	ENSG00000242262
SLPI	3.92151	3.11418	0.000296763	0.0341573	ENSG00000124107
AC006965.1	3.90983	3.18601	0.000284116	0.0334622	ENSG00000224341
PTPN6	2.64092	4.46563	0.00055382	0.0465626	ENSG00000111679
AC073311.1	5.02389	3.59545	5.38001e-07	0.000883366	ENSG00000226680
RSPH9	-2.8852	4.51453	0.000287147	0.033677	ENSG00000172426
FRRS1	3.01015	3.45482	0.000419389	0.0401878	ENSG00000156869
AL035448.1	4.02111	3.15628	5.07358e-05	0.0145494	ENSG00000236526
AC015845.1	3.36663	3.22476	0.00010911	0.0204402	ENSG00000264914
LINC02278	3.37888	3.32311	0.00018941	0.028238	ENSG00000251635
AC007877.1	3.09383	3.8887	0.000296685	0.0341573	ENSG00000287255
AP001117.1	3.30865	3.42852	0.000157248	0.0257814	ENSG00000234730
AC026356.2	-4.64271	3.75443	0.00049493	0.0437183	ENSG00000276115
BIRC3	3.59093	3.43473	4.29018e-05	0.0133058	ENSG00000023445
AC093904.4	-4.92485	3.55067	0.000230546	0.0302228	ENSG00000261104
TAL1	3.26779	3.93546	2.95309e-05	0.0106319	ENSG00000162367
AC083902.1	3.60472	3.09967	0.000185309	0.0279597	ENSG00000248676
GATB	2.10238	5.56078	0.000333406	0.0362512	ENSG00000059691
MTND6P12	3.95293	3.08251	0.000443681	0.0411444	ENSG00000235039
CCDC196	-3.78783	3.63988	0.000214664	0.0298105	ENSG00000196553
MYLIP	3.01458	4.62664	5.10956e-05	0.0145494	ENSG00000007944
ACTR3C	-2.82007	4.66211	0.000208382	0.029472	ENSG00000106526
AC004542.2	-4.55803	3.57147	0.000222322	0.0302228	ENSG00000269987
AC114546.1	3.55344	3.53304	5.394e-05	0.0145579	ENSG00000259181
DDX11	-3.60526	4.63476	6.10198e-05	0.0154841	ENSG00000013573
DNAJB1	2.13459	6.54764	0.000231964	0.0302562	ENSG00000132002
CKMT2	2.81672	4.34712	9.00446e-05	0.018568	ENSG00000131730
SULT1C4	2.99383	3.41097	0.000499711	0.0440013	ENSG00000198075
AC093270.2	3.79225	3.09193	0.000373393	0.038209	ENSG00000243160
AC144831.1	3.62405	3.1434	0.000355085	0.0371217	ENSG00000261888
INHA	-2.7531	4.37575	0.000436732	0.0407819	ENSG00000123999
AC011477.1	-4.82025	3.47087	0.000343687	0.0365016	ENSG00000267481
GSTA5	4.22293	3.54456	3.42005e-05	0.0116419	ENSG00000182793
DCST1	-3.47869	3.59714	0.000128881	0.0228728	ENSG00000163357
LINC01011	4.61904	3.21286	4.86796e-05	0.0145494	ENSG00000244041
PNPLA4	2.85802	3.86187	0.000283319	0.0334622	ENSG00000006757
ZBTB20-AS2	3.72648	3.14526	0.000482051	0.0432653	ENSG00000241295
AL078612.1	3.46494	3.45566	7.49163e-05	0.0171405	ENSG00000255252
RGS16	3.60925	4.44969	5.1829e-06	0.00391001	ENSG00000143333
SNHG8	4.61253	3.70479	1.47375e-07	0.000534771	ENSG00000269893
RASSF10	3.74919	3.08194	0.000322782	0.036184	ENSG00000189431
CLRN1-AS1	-3.34775	3.69325	0.000442681	0.0411444	ENSG00000239265
MEIOC	2.72326	4.52593	0.000302044	0.0345531	ENSG00000180336
DLK2	-3.51925	4.09845	0.000228637	0.0302228	ENSG00000171462
RAB40A	-3.12388	3.7787	0.000335323	0.0362512	ENSG00000172476
AC112242.2	-4.62793	3.55082	0.000313669	0.0355912	ENSG00000286761
AC022535.3	-4.65219	3.49117	0.000329869	0.0362512	ENSG00000287246
AL135926.2	3.78981	3.09822	0.000267626	0.0329633	ENSG00000287831
PNPO	3.56007	3.53935	0.000109073	0.0204402	ENSG00000108439
LIPM	3.9621	3.08921	0.00043685	0.0407819	ENSG00000173239
NBEAP5	3.47624	3.33559	0.000619016	0.0499381	ENSG00000277710
AL451123.1	3.86716	3.3688	7.44097e-05	0.0171405	ENSG00000285103
AC027373.1	3.64513	3.23989	0.000120434	0.0218552	ENSG00000260368
ENPP2	2.29699	5.6947	0.00019587	0.0284747	ENSG00000136960
RTKN2	-2.83824	4.27709	0.000383091	0.038327	ENSG00000182010
GSPT2	-3.8196	3.72916	0.000434554	0.0407819	ENSG00000189369
AC087239.1	3.9621	3.08921	0.00043685	0.0407819	ENSG00000278743
AL137026.3	4.41121	3.3784	1.8997e-05	0.00806639	ENSG00000287901
AC012508.3	3.90519	3.17491	0.000226546	0.0302228	ENSG00000286971
FAM114A1	2.54346	4.46099	0.00054655	0.0465117	ENSG00000197712
AC009119.1	2.81286	3.58112	0.000534032	0.0457252	ENSG00000260228
STAG2	1.98212	7.46724	9.26578e-05	0.0187283	ENSG00000101972
GUCA1B	2.59721	5.15938	0.000457036	0.0415545	ENSG00000112599
FP565260.6	3.30501	3.17268	0.000237067	0.0306354	ENSG00000280433
AC027801.5	3.75356	3.06202	0.000331402	0.0362512	ENSG00000262837
PXDC1	2.97674	4.13106	0.000508175	0.0441891	ENSG00000168994
RWDD1	2.42521	4.21659	0.00052635	0.0452062	ENSG00000111832
TRAPPC6A	-3.12969	4.91445	0.00021234	0.0296352	ENSG00000007255
LINC02218	3.03789	4.03365	0.000149697	0.0247319	ENSG00000249662
MARCKSL1P2	3.68471	3.05958	0.000333855	0.0362512	ENSG00000215878
GLRA2	-2.67395	5.06054	0.000371958	0.038209	ENSG00000101958
LINC01360	3.73094	3.46963	1.45666e-05	0.00726068	ENSG00000233973
ADRB2	3.46755	3.08149	0.000422215	0.0402228	ENSG00000169252
RNU6-659P	4.37823	3.18801	7.65027e-05	0.0173611	ENSG00000252263
LINC01872	4.48718	3.44197	1.93199e-05	0.00806639	ENSG00000268318
AC008764.2	-3.49687	4.03955	0.000196884	0.0284747	ENSG00000268087
AC026304.1	4.02475	3.15175	0.000144077	0.0242266	ENSG00000268129
VCPKMT	3.94808	4.92667	5.26149e-07	0.000883366	ENSG00000100483
AP002893.1	4.45057	3.57747	2.02685e-06	0.00209539	ENSG00000255301
AC084064.1	3.42662	3.43542	8.73803e-05	0.0182019	ENSG00000261472
AC139491.4	2.3998	4.66984	0.000523187	0.0450732	ENSG00000251458
DNAJB5-DT	3.10043	3.66362	0.000601437	0.0488021	ENSG00000281491
AC092674.1	-3.44269	3.80464	0.000184405	0.0279597	ENSG00000249036
AL160314.1	3.91356	3.12223	0.000228372	0.0302228	ENSG00000242061
AL162414.1	3.29599	5.44424	6.82176e-06	0.00440307	ENSG00000227531
FBXO30	3.36193	3.56614	9.70582e-05	0.0188916	ENSG00000118496
AC012379.2	3.80877	3.082	0.000386663	0.0384089	ENSG00000259700
ISCA2	-3.06114	3.82007	0.000553033	0.0465626	ENSG00000165898
KIF19	2.85719	4.11306	0.000266556	0.0329633	ENSG00000196169
SHMT2	2.99493	3.95009	0.000133528	0.0228728	ENSG00000182199
NECAP2	2.66907	5.26637	0.000181726	0.0279597	ENSG00000157191
VKORC1	4.40935	3.14453	0.000131554	0.0228728	ENSG00000167397
AC007848.1	4.21864	3.1889	6.31256e-05	0.0155562	ENSG00000255983
ULBP3	5.05993	3.66578	1.40518e-06	0.00187225	ENSG00000131019
LRP2BP	-2.61006	5.42319	0.000405932	0.0392069	ENSG00000109771
AL050350.1	2.8446	3.19183	0.000550857	0.0465626	ENSG00000287268
HLA-DPA1	4.28423	3.18349	8.61177e-05	0.0182019	ENSG00000231389
OSGIN1	3.1662	3.70791	9.13215e-05	0.0186062	ENSG00000140961
AC104365.2	-3.26695	4.56288	0.000184172	0.0279597	ENSG00000267476
KLHL35	-3.36893	3.66811	0.000294768	0.0341573	ENSG00000149243
AC016383.2	3.62072	3.39874	0.000403202	0.0392069	ENSG00000285695
AC004449.1	4.5087	3.19271	6.88818e-05	0.0164333	ENSG00000261204
PDE2A-AS1	3.43526	3.52763	7.45084e-05	0.0171405	ENSG00000255808
FOXR2	4.00324	3.14591	0.000179895	0.0279237	ENSG00000189299
MPRIP-AS1	3.82848	3.15825	5.36562e-05	0.0145579	ENSG00000225442
AC114550.2	4.50509	3.21458	5.30532e-05	0.0145579	ENSG00000253343
AC006372.3	3.75947	3.85012	1.6085e-05	0.00787686	ENSG00000234210
GNAT3	3.52956	3.38607	0.000191201	0.028238	ENSG00000214415
CRYZL2P-SEC16B	3.81267	3.24933	9.04685e-05	0.018568	ENSG00000254154
LINC02045	3.69926	3.39931	0.000133568	0.0228728	ENSG00000243347
AC114550.3	4.22098	3.11864	0.000226835	0.0302228	ENSG00000253774
AC024032.1	3.84643	3.08534	0.000394333	0.0386211	ENSG00000207384
ZNF134	-2.93977	4.23549	0.000304229	0.034661	ENSG00000213762
PPCS	2.76557	4.37656	0.000378664	0.038209	ENSG00000127125
ADGRG3	4.1107	3.16206	4.80992e-05	0.0145494	ENSG00000182885
AC079841.2	2.80811	3.5712	0.000282993	0.0334622	ENSG00000287022
ASTL	3.18074	3.04509	0.00058512	0.0481784	ENSG00000188886
AL133481.1	2.57392	3.76821	0.000338845	0.0363776	ENSG00000235426
AP001267.2	3.60915	3.27745	0.000131354	0.0228728	ENSG00000255384
KLF2P2	3.85509	3.25121	0.000121361	0.0218552	ENSG00000230646
PRR18	4.11915	3.49078	1.84262e-06	0.00197819	ENSG00000176381
CHEK2P1	4.00562	3.22001	0.00028288	0.0334622	ENSG00000275828
AL353600.1	4.51021	3.27341	2.91893e-05	0.0106319	ENSG00000273012
AC234771.4	3.69362	3.39843	0.000165993	0.0266285	ENSG00000236491
AC006486.1	2.95537	3.2542	0.000385189	0.0383992	ENSG00000268643
SLC35B2	2.93059	3.71085	0.000376248	0.038209	ENSG00000157593
MFSD13B	3.22853	3.39229	0.000195231	0.0284747	ENSG00000230872
TAF1A-AS1	4.50767	3.3134	6.86629e-06	0.00440307	ENSG00000225265
PRMT6	3.14166	3.13021	0.000336368	0.0362512	ENSG00000198890
AL356094.2	-3.92564	4.13044	0.000189358	0.028238	ENSG00000288085
INSM2	4.06579	3.1751	0.000171378	0.0273353	ENSG00000168348
AC092848.2	-4.47301	3.71506	0.000180069	0.0279237	ENSG00000287953
AF279873.4	3.52166	3.48868	0.000391654	0.0385883	ENSG00000254194
MTMR9LP	2.89302	3.46871	0.00056234	0.0468555	ENSG00000220785
EPS8L2	2.87302	4.2414	0.00014974	0.0247319	ENSG00000177106
AC021220.2	4.19238	3.17043	0.000105361	0.0200064	ENSG00000287060
MED31	3.21817	3.40241	3.08802e-05	0.0107745	ENSG00000108590
AC036103.1	4.30665	3.62551	1.82032e-06	0.00197819	ENSG00000261002
AP002439.1	5.27186	3.68694	3.97492e-07	0.000799059	ENSG00000267393
MT1G	3.72634	4.31973	7.09843e-06	0.00440307	ENSG00000125144
AC002386.1	3.61569	3.0634	0.00045224	0.0414241	ENSG00000230941
LRRC15	-4.16553	3.39384	0.000543348	0.0463806	ENSG00000172061
FP565260.1	3.50722	3.68325	1.96509e-05	0.00806639	ENSG00000275464
AC073195.1	4.25892	3.25169	1.67041e-05	0.00790275	ENSG00000271855
LINC02424	4.38184	3.39463	1.76962e-05	0.00806639	ENSG00000258220
TMEM9	-2.66537	5.47512	4.10449e-05	0.0130192	ENSG00000116857
LINC02504	3.73412	3.0534	0.000595865	0.0486327	ENSG00000248339
AC009315.1	2.68259	4.50793	9.45833e-05	0.0188579	ENSG00000286797
AC092171.3	-3.36251	3.69616	0.000454612	0.0414692	ENSG00000234432
AC037459.1	3.93655	3.1282	0.000227676	0.0302228	ENSG00000248235
SLC6A14	3.45438	3.26241	0.000424095	0.0402645	ENSG00000268104
ZNF454	2.83533	4.75055	0.000122753	0.0219641	ENSG00000178187
AC011266.1	4.07786	3.1144	0.000271065	0.0330403	ENSG00000279034
NXPE4	4.42303	3.36569	3.00905e-05	0.0106319	ENSG00000137634
AC117944.1	2.97121	3.73381	0.000560654	0.0468555	ENSG00000236676
AC012443.2	3.50701	3.06231	0.000254155	0.0321006	ENSG00000286207
AC023983.2	3.49336	3.167	0.000371563	0.038209	ENSG00000273321
AL021391.1	3.64663	3.37188	0.000248372	0.0315403	ENSG00000232363
LINC01049	3.92037	3.20362	5.66053e-05	0.0149059	ENSG00000234384
AC021086.1	-2.92764	3.65652	0.000513736	0.044396	ENSG00000247877
AC097059.1	4.45339	3.21031	3.75569e-05	0.0121898	ENSG00000236098
AC120036.3	4.07101	3.28915	3.58191e-05	0.0119983	ENSG00000254348
AL359220.1	3.93328	3.88859	2.08095e-05	0.00841819	ENSG00000247287
RPSAP76	-4.76436	3.57515	0.000246561	0.0315403	ENSG00000235332
AL030996.1	-4.86465	3.52494	0.000280453	0.0334622	ENSG00000229733
AC068228.3	3.21383	3.44038	0.000379174	0.038209	ENSG00000287657
PSME1	4.1302	3.32734	1.36133e-05	0.00712351	ENSG00000092010
DCAF15	3.89756	3.41306	8.2798e-05	0.0176423	ENSG00000132017
AC083798.2	-4.45866	4.72172	1.81293e-05	0.00806639	ENSG00000272758
AC104472.3	2.83412	3.87818	0.00019276	0.0283185	ENSG00000284952
CCNB1	3.38525	3.74389	0.000148077	0.0247319	ENSG00000134057
CHCHD5	3.0669	3.69981	0.000121086	0.0218552	ENSG00000125611
ZSCAN23	3.37834	3.82247	5.917e-05	0.0152927	ENSG00000187987
AP003555.1	3.32912	3.1264	0.000325484	0.0361961	ENSG00000254605
LINC02839	3.11146	3.31832	0.000483884	0.0432906	ENSG00000254123
NMUR2	3.27847	3.2553	0.000503102	0.0440222	ENSG00000132911
AC127459.3	4.86568	3.40473	5.62009e-06	0.00408311	ENSG00000280400
AL358942.1	4.06676	3.16336	0.000143167	0.0242196	ENSG00000225580
ZNF830	3.01645	3.40724	0.000434503	0.0407819	ENSG00000198783
CAGE1	-4.23651	4.03846	0.000590819	0.0483623	ENSG00000164304
LIF	4.0355	3.52938	1.12283e-05	0.00626829	ENSG00000128342
AF130248.1	-4.3053	3.69662	0.000325295	0.0361961	ENSG00000288578
NAALADL1	-3.15104	3.70802	0.000268071	0.0329633	ENSG00000168060
AC106738.1	3.26163	3.06311	0.000335614	0.0362512	ENSG00000259711
CHI3L1	3.06887	4.55036	5.82431e-05	0.0151938	ENSG00000133048
SNORD3B-1	3.07482	4.75604	5.06555e-05	0.0145494	ENSG00000265185
RNU6-796P	3.78513	3.0817	0.000490222	0.0436798	ENSG00000212388
WT1	3.23771	3.47668	6.36309e-05	0.0155562	ENSG00000184937
TSTD2	-3.47101	4.53094	3.92282e-05	0.0125859	ENSG00000136925
TGFBR3L	-3.45785	4.04657	7.92934e-05	0.017566	ENSG00000260001
SENP3	4.00686	3.22209	1.89543e-05	0.00806639	ENSG00000161956
AC003043.2	4.16169	3.1756	3.61071e-05	0.0119983	ENSG00000285486
AC083864.2	3.69867	3.53091	1.96062e-05	0.00806639	ENSG00000232930
LINC01706	3.64062	3.10933	0.000470932	0.0426789	ENSG00000224711
HSPB1	2.51386	5.68762	5.12429e-05	0.0145494	ENSG00000106211
FOXD3-AS1	-4.81625	3.57194	0.00026124	0.0325536	ENSG00000230798
GADD45A	3.4727	3.34453	9.83281e-05	0.0189285	ENSG00000116717
DBI	3.66693	3.9852	1.10445e-05	0.00626829	ENSG00000155368
TLR2	3.82289	3.38612	6.3309e-05	0.0155562	ENSG00000137462
RNU6ATAC5P	4.22381	3.18555	9.74597e-05	0.0188916	ENSG00000210839
ERCC6L	3.28246	3.36404	0.000322732	0.036184	ENSG00000186871
LINC02298	-4.27376	3.92083	3.72209e-05	0.0121898	ENSG00000257556
C10orf143	2.33516	4.3967	0.000493908	0.0437183	ENSG00000237489
DUX4L50	3.92665	3.0735	0.000378589	0.038209	ENSG00000232815
CLEC3A	3.42551	3.64751	0.000277091	0.0333381	ENSG00000166509
MAMSTR	-3.57231	3.58685	0.000210114	0.029472	ENSG00000176909
MIR3663HG	3.29969	3.41566	0.00040454	0.0392069	ENSG00000234474
HHIPL2	3.19866	3.83357	0.000342588	0.0365016	ENSG00000143512
AC010931.1	3.04033	3.526	0.00041722	0.0401581	ENSG00000248540
GFER	-3.47294	3.7268	0.000374881	0.038209	ENSG00000127554
CPB1	2.91579	3.71758	0.000346955	0.0366839	ENSG00000153002
AC008127.2	4.73437	3.24481	2.88466e-05	0.0106319	ENSG00000257572
AC007179.1	2.39816	6.28209	6.95363e-06	0.00440307	ENSG00000231815
H3P13	-4.04354	3.56578	0.000548846	0.0465626	ENSG00000243977
AC096589.1	3.15758	3.13507	0.000420408	0.0401878	ENSG00000286889
TMEM63A	2.61628	6.3099	3.10283e-06	0.00279385	ENSG00000196187
ZMYND15	3.94693	3.31096	2.82769e-05	0.0106319	ENSG00000141497
MSTN	3.70704	3.10244	0.000224196	0.0302228	ENSG00000138379
LINC02397	3.64441	3.12372	0.000510127	0.044221	ENSG00000205056
AC004925.1	3.56598	3.07211	0.000600307	0.0488021	ENSG00000279419
AC016553.1	2.95521	3.56264	0.000491365	0.0436798	ENSG00000248145

### Sheet: unique.pdd.ctrl
gname	logFC	logCPM	PValue	FDR	ensemblID
OR7C1	3.12117	4.11073	3.33377e-05	0.0143163	ENSG00000127530
MARCKSL1	2.81096	4.43218	0.000126449	0.0299116	ENSG00000175130
NFKBIE	-3.91039	3.82311	9.86086e-05	0.026466	ENSG00000146232
AC131009.2	2.56711	5.11003	0.000176479	0.0354392	ENSG00000256955
AL163953.1	3.72811	3.27763	0.000328056	0.0492313	ENSG00000225680
CRTC2	2.98245	3.82519	0.000142027	0.0300333	ENSG00000160741
H4C3	4.70971	3.55563	1.90171e-06	0.00316151	ENSG00000197061
AC008750.3	3.95151	3.25439	0.000153035	0.031642	ENSG00000267984
TCP11	4.26561	4.10207	5.62111e-06	0.0047546	ENSG00000124678
AC114798.1	4.1385	3.11836	0.000276045	0.0451953	ENSG00000286119
NLRC4	-2.81324	4.46147	0.000276179	0.0451953	ENSG00000091106
SNORA63	4.64296	3.25201	2.76524e-05	0.0130824	ENSG00000252448
SCAT1	3.10685	3.69597	0.000244099	0.0424198	ENSG00000267123
FOSL1	3.58309	3.5229	3.06222e-05	0.0140124	ENSG00000175592
DAP3P2	4.01857	3.12419	0.000238052	0.0424198	ENSG00000228507
LINC01435	-2.81518	7.06293	9.8006e-07	0.00247177	ENSG00000229981
SAGE4P	5.2156	3.55773	3.76554e-06	0.00393631	ENSG00000224539
AC020549.1	4.0729	3.13137	0.000241427	0.0424198	ENSG00000238724
AC023906.3	-4.38034	4.41389	4.38179e-06	0.00407696	ENSG00000259327
CD2	4.0191	3.17371	9.04432e-05	0.0260198	ENSG00000116824
AL356259.1	4.39143	3.17713	9.1353e-05	0.0260198	ENSG00000229791
AC016700.1	3.76968	3.57436	3.29274e-05	0.0143163	ENSG00000233060
LINC00581	-3.97186	4.20099	5.76057e-05	0.0196091	ENSG00000280989
FAM47A	4.67081	3.24152	3.46134e-05	0.0146388	ENSG00000185448
BCL2L11	-4.45913	3.65942	9.42198e-05	0.0260842	ENSG00000153094
NPY	-3.66576	4.11341	0.000123742	0.0295215	ENSG00000122585
PDXP-DT	-2.53174	4.42815	0.000240116	0.0424198	ENSG00000233360
GTPBP6	4.85528	3.4267	1.34297e-06	0.00249909	ENSG00000178605
AC026320.1	-4.6922	3.39374	0.00029039	0.045283	ENSG00000232353
AL357075.4	-3.81498	3.73027	9.62515e-05	0.0260842	ENSG00000288520
AC010451.1	5.46276	3.76231	4.84268e-07	0.00193105	ENSG00000250481
GPR6	4.08608	3.12238	0.000278494	0.0451953	ENSG00000146360
NPHS1	-2.5443	4.21662	0.00024233	0.0424198	ENSG00000161270
HAO1	3.60767	3.48056	3.1223e-05	0.0140569	ENSG00000101323
TOP3B	2.74484	4.24006	0.000243563	0.0424198	ENSG00000100038
IGF2BP2	-2.632	6.06165	2.48563e-05	0.0123189	ENSG00000073792
POGLUT3	3.06731	4.01816	0.000137952	0.0300333	ENSG00000178202
AF228730.5	2.92636	3.92701	3.99004e-05	0.0159106	ENSG00000284620
LPAR6	2.62875	4.01881	0.000273421	0.0451953	ENSG00000139679
DNAI2	-2.71053	3.70973	0.000334255	0.0496094	ENSG00000171595
AC245164.1	4.47988	3.25567	3.7877e-05	0.01578	ENSG00000253805
AC093240.1	3.77305	4.43018	1.29677e-05	0.00822655	ENSG00000286839
TLR9	3.8419	3.12457	0.000275768	0.0451953	ENSG00000239732
PRKX	2.31043	5.55521	0.000136666	0.0300333	ENSG00000183943
SNORD74B	4.23559	3.18223	0.00010089	0.0265675	ENSG00000201025
LINC01977	3.72291	3.32236	0.000167371	0.0341009	ENSG00000262772
AC027290.1	4.38099	3.55194	1.07416e-05	0.00731293	ENSG00000256152
AC087399.1	5.13518	3.36683	5.25858e-06	0.00473493	ENSG00000265644
AP000679.1	4.38868	3.15554	0.00012961	0.0300333	ENSG00000176984
AC021723.2	-2.68401	4.85366	6.83675e-05	0.0224511	ENSG00000285751
AC084757.3	3.57359	3.40771	0.000141006	0.0300333	ENSG00000259705
H2BW2	4.85621	3.27144	1.93756e-05	0.0106045	ENSG00000101812
AC145124.1	3.58311	3.60434	0.000121101	0.0291405	ENSG00000255495
AL365214.1	4.81766	3.3753	5.56872e-06	0.0047546	ENSG00000216663
AC073987.1	-5.25287	3.86269	6.00509e-05	0.0201952	ENSG00000229209
AC083841.2	3.45128	3.4788	0.000106506	0.0275267	ENSG00000253715
CASC17	-3.00415	4.16967	8.05149e-05	0.0249414	ENSG00000260785
RNF17	-3.43536	5.3745	2.42616e-06	0.00316151	ENSG00000132972
AC026120.2	4.53206	3.21695	5.56728e-05	0.019425	ENSG00000278400
AC091271.1	3.67547	3.18081	0.000189195	0.037454	ENSG00000273702
SIPA1	2.75596	3.86553	0.000287166	0.045283	ENSG00000213445
AC011370.1	-4.51145	3.38259	0.000282961	0.045283	ENSG00000287630
TENT5C	3.83337	3.42688	4.94799e-05	0.0181697	ENSG00000183508
AC244258.1	2.2625	6.03649	5.35426e-05	0.0189182	ENSG00000283453
AL353780.1	3.98483	3.69232	0.000148857	0.031241	ENSG00000236376
CCDC15	-2.98918	3.79705	0.000288877	0.045283	ENSG00000149548
BTBD7	3.86349	3.24862	0.000118818	0.0288397	ENSG00000011114
ULBP1	4.6251	3.22758	4.41e-05	0.0165773	ENSG00000111981
RYBP	3.14935	3.83161	0.000152411	0.031642	ENSG00000163602
AC087286.2	3.11907	4.10554	3.90448e-05	0.0157951	ENSG00000259367
AL122008.4	3.6096	3.27946	9.54328e-05	0.0260842	ENSG00000236244
AP000472.1	3.52683	3.42903	0.000287366	0.045283	ENSG00000227075
TMBIM7P	3.19553	4.68982	1.48228e-05	0.0088032	ENSG00000230927
PCDH9-AS1	3.32876	3.65028	6.38304e-05	0.0212107	ENSG00000234527
AC035140.1	3.82349	3.9845	6.71164e-06	0.00551006	ENSG00000249085
AC002550.1	3.53975	3.19855	0.000135329	0.0300333	ENSG00000261312
SOHLH1	-3.05894	6.62806	8.09948e-06	0.00611029	ENSG00000165643
AC022400.1	3.91444	3.17675	2.93814e-05	0.0136687	ENSG00000224195
SLC30A2	-4.06639	3.49065	0.00023175	0.0422799	ENSG00000158014
FCRL5	-4.5387	3.94047	0.000222959	0.0414896	ENSG00000143297
FPR1	-3.04589	4.01106	0.000343667	0.049783	ENSG00000171051
PEX12	3.96402	3.14401	0.000113601	0.0285672	ENSG00000108733
MS4A19P	4.61646	3.22685	4.26761e-05	0.0163359	ENSG00000283601
AC022166.1	-3.94943	3.64373	0.000118081	0.0288397	ENSG00000260706
AC024060.2	4.11846	3.243	2.36325e-05	0.0122158	ENSG00000271870
LINC01502	-4.60694	3.47931	0.00034127	0.049783	ENSG00000237339
AL162573.1	3.77796	3.07279	0.000211739	0.0397221	ENSG00000288552
FNBP1P1	4.07214	4.14939	2.04169e-06	0.00316151	ENSG00000257800
ARID3C	-5.0314	3.66653	0.000273198	0.0451953	ENSG00000205143
MAFF	2.64269	6.52792	2.33994e-06	0.00316151	ENSG00000185022
AC005695.2	3.10692	4.17128	7.89504e-05	0.0249414	ENSG00000263708
AL158828.1	-3.1235	3.98684	0.000134448	0.0300333	ENSG00000235819
AL355672.1	3.20962	4.19247	7.58511e-05	0.024336	ENSG00000286474
CHRNA1	-3.09102	3.84286	0.000224771	0.04155	ENSG00000138435
AC084346.1	4.65567	3.32588	8.61797e-06	0.00633035	ENSG00000254057
POLD1	-3.28577	4.18905	7.00802e-05	0.0227459	ENSG00000062822
LGALSL	3.55176	3.29534	3.89104e-05	0.0157951	ENSG00000119862
AC137579.2	-4.79316	3.91327	2.70286e-05	0.0130077	ENSG00000254306
AC100839.1	-2.59114	4.98152	0.000207712	0.0397114	ENSG00000259756
CASC8	-2.61364	5.307	8.13122e-05	0.0249414	ENSG00000246228
AC010533.1	4.11791	3.22086	0.000286499	0.045283	ENSG00000278893
ZNF503-AS2	3.5338	3.11326	0.00027843	0.0451953	ENSG00000237149
NEAT1	1.71635	9.31446	0.000265253	0.0451953	ENSG00000245532
AC092720.2	3.46144	3.28283	8.55414e-05	0.0254993	ENSG00000269935
AC096588.1	-3.29532	4.79176	0.000202155	0.0389156	ENSG00000249392
GPRASP1	-4.73405	3.37499	0.000313917	0.0476216	ENSG00000198932
LHX6	2.60225	4.37255	0.000337448	0.0496094	ENSG00000106852
AP001628.1	3.18462	3.65072	0.000304214	0.0466567	ENSG00000225218
MYBPH	4.62742	3.72024	2.60505e-06	0.00316151	ENSG00000133055
LINC02261	3.25115	3.91405	0.000111904	0.0285672	ENSG00000249699
AL359852.2	3.8	3.39828	0.000199971	0.0387624	ENSG00000287903
AL138799.3	2.65311	4.48151	0.000337684	0.0496094	ENSG00000234953
FAM8A1	2.72142	4.28373	9.54364e-05	0.0260842	ENSG00000137414
U91324.1	3.61319	3.40499	0.00019765	0.0385805	ENSG00000229740
AL391261.3	4.90531	3.45696	1.23402e-05	0.00815766	ENSG00000258960
HRH4	3.61494	3.2364	0.000274036	0.0451953	ENSG00000134489
ARL13A	3.23493	3.26833	0.00014138	0.0300333	ENSG00000174225
H3C9P	5.1494	3.42524	2.98739e-06	0.00347445	ENSG00000220875
AC083837.1	-2.88067	4.84463	0.000295689	0.0458532	ENSG00000285744
NPC1L1	3.51353	3.46233	2.33199e-05	0.0122158	ENSG00000015520
AL121790.2	4.0205	3.15528	0.00012929	0.0300333	ENSG00000259087
FCGBP	4.01376	3.82738	7.44558e-06	0.00593796	ENSG00000275395
AL359551.1	3.74539	3.42995	5.64522e-05	0.0194537	ENSG00000231877
AL031864.2	4.46286	3.15686	0.000113248	0.0285672	ENSG00000224600
LINC02227	-3.04048	4.26761	0.000212037	0.0397221	ENSG00000276778
Z98752.4	4.80114	3.31108	1.01383e-05	0.00707475	ENSG00000282876
FABP7	3.76706	3.60882	4.45418e-05	0.0165773	ENSG00000164434
VPS16	-3.3096	4.92263	1.92151e-05	0.0106045	ENSG00000215305
FGF7	-4.19904	3.47293	0.000323677	0.0488368	ENSG00000140285
HMGB1P51	4.05513	3.11191	0.000240551	0.0424198	ENSG00000270986
SASH3	2.77946	3.58134	0.000309035	0.0471371	ENSG00000122122
AP000253.1	3.44029	3.45341	0.000195738	0.0384762	ENSG00000234509
SPAG16-DT	3.98858	3.1581	0.000135335	0.0300333	ENSG00000196096
JMJD6	2.48503	4.5046	0.000229291	0.0421066	ENSG00000070495
AC006019.2	4.3249	3.32669	5.07734e-05	0.0181697	ENSG00000233363
AP000289.1	-4.5626	3.55816	0.000297794	0.0459245	ENSG00000226527
GTF2IP7	-3.18785	3.95445	0.000251055	0.0432574	ENSG00000227038
PCDHB14	3.51455	3.52274	8.5861e-05	0.0254993	ENSG00000120327
AC010620.2	4.44396	3.7908	2.59925e-06	0.00316151	ENSG00000269839
AC069503.1	-2.87243	4.36141	0.000331926	0.0495458	ENSG00000255856
CRISP1	-3.59245	3.82453	0.000177901	0.0354696	ENSG00000124812
KIRREL3-AS2	4.81385	4.32168	2.30788e-07	0.00107366	ENSG00000254960
AC009804.1	4.50387	3.17752	8.96101e-05	0.0260198	ENSG00000274879
AL139381.1	3.50328	4.05479	8.11914e-05	0.0249414	ENSG00000287635
TMEM81	4.20494	3.3635	4.27227e-05	0.0163359	ENSG00000174529
NPY5R	3.42434	3.31712	4.09033e-05	0.0160807	ENSG00000164129

### Sheet: unique.pdd.pd
gname	logFC	logCPM	PValue	FDR	ensemblID
KCTD5	-3.25346	4.38471	9.16359e-05	0.0405082	ENSG00000167977
RMDN2-AS1	-3.3885	4.49523	4.01969e-05	0.0318651	ENSG00000235848
LINC02453	3.95353	4.0917	9.75258e-05	0.0405082	ENSG00000245017
AL390962.1	-4.26214	3.59725	6.78687e-05	0.0354033	ENSG00000226566
LINC01709	3.84399	4.5364	4.42811e-05	0.0318651	ENSG00000226715
CYP2B6	-3.90685	4.14788	3.09696e-05	0.0297451	ENSG00000197408
UGT3A2	4.18028	3.8861	0.000183445	0.0465501	ENSG00000168671
PSMC3	2.98663	4.99013	0.000109958	0.0414716	ENSG00000165916
ARSL	-3.55158	3.89365	0.000126288	0.0414716	ENSG00000157399
SAMD12-AS1	-2.72168	4.89542	8.21785e-05	0.0405082	ENSG00000281641
DAZL	-3.76881	3.82229	0.000152841	0.0437828	ENSG00000092345
CD180	-5.07387	3.86109	4.10722e-05	0.0318651	ENSG00000134061
NBEAL2	-2.95713	4.6438	0.000125489	0.0414716	ENSG00000160796
DZANK1	-2.75349	5.18928	0.000106197	0.0411705	ENSG00000089091
STSP1	-4.49933	3.77048	4.87822e-05	0.0318651	ENSG00000227166
AC011257.1	-5.00996	3.50354	0.000139705	0.0429852	ENSG00000253926
COL17A1	-4.17473	3.79127	0.00016521	0.0448765	ENSG00000065618
LINC01685	-4.45123	3.54171	4.90883e-05	0.0318651	ENSG00000238063
LINC02373	4.35993	3.90813	0.000158454	0.0442292	ENSG00000257507
AL445584.2	-3.16157	4.73518	1.50902e-05	0.0200578	ENSG00000275649
LINC00603	-3.00398	4.58797	0.000171007	0.0450312	ENSG00000250048
DEPDC1	5.93168	3.88723	4.55186e-05	0.0318651	ENSG00000024526
SIGLEC9	-4.58874	3.98107	1.70047e-05	0.0206371	ENSG00000129450
WFDC10B	4.29878	3.86217	0.000114516	0.0414716	ENSG00000182931
FOXD1	-4.97358	3.44836	8.89449e-05	0.0405082	ENSG00000251493
ACVRL1	-3.15215	3.84499	0.00015382	0.0437828	ENSG00000139567
REEP4	-3.93705	3.78975	0.000163833	0.0448765	ENSG00000168476
CEROX1	-5.39176	3.72522	7.79758e-05	0.0395734	ENSG00000260807
HNRNPR	3.32882	4.00733	0.000189088	0.0467226	ENSG00000125944
MS4A4E	-5.29154	3.73437	0.000100135	0.0405082	ENSG00000214787
CCDC75P1	-5.2161	3.46225	0.000123044	0.0414716	ENSG00000182921
RBBP5	2.87635	6.44499	0.000119472	0.0414716	ENSG00000117222
IL2RB	4.07553	3.95146	0.000123767	0.0414716	ENSG00000100385
AL355816.2	-3.85376	4.52971	3.44002e-05	0.0300067	ENSG00000273221
CLEC20A	4.12569	3.78364	0.00015379	0.0437828	ENSG00000188585
OFCC1	-2.84152	5.88551	1.03571e-05	0.0160609	ENSG00000181355
NUP43	2.94654	5.67011	0.000195802	0.0475254	ENSG00000120253
LINC02535	-5.14996	3.44272	9.05186e-05	0.0405082	ENSG00000234155

### Sheet: ovl.pd.ctrl_pdd.ctrl
gname	logFC	logCPM	PValue	FDR	ensemblID
STPG4	-4.49277	4.23301	5.46743e-05	0.0145579	ENSG00000239605
A1CF	-4.18289	4.25066	6.25076e-05	0.0155562	ENSG00000148584
AL031674.1	3.88333	3.33666	8.09116e-05	0.0176423	ENSG00000232294
AC009511.1	3.65037	3.66322	0.000131819	0.0228728	ENSG00000256512
AL606469.1	-5.75897	3.9824	8.23867e-05	0.0176423	ENSG00000224215
HNF1A	-3.72271	3.66311	0.000589483	0.0483623	ENSG00000135100
ZSCAN12	2.79858	3.89847	0.000246441	0.0315403	ENSG00000158691
AC011754.1	-4.31917	3.82103	5.1603e-05	0.0145494	ENSG00000224879
RPS4XP15	-5.29149	3.7455	5.47624e-05	0.0145579	ENSG00000240721
RPS26P56	-5.31873	4.26421	1.65989e-05	0.00790275	ENSG00000226339
SLC40A1	-4.1735	4.56115	2.1375e-05	0.00852344	ENSG00000138449
ZNF580	-5.0792	3.77321	0.000102102	0.0195203	ENSG00000213015
HSD3B1	-3.92269	4.35671	0.000175976	0.0275956	ENSG00000203857
CLEC1A	3.59561	3.36429	0.00014038	0.0238928	ENSG00000150048
AC091806.1	-4.01951	3.84699	0.000289696	0.0338338	ENSG00000236393
AC008126.1	-5.32839	3.84536	5.22086e-05	0.0145579	ENSG00000258204
AC012485.3	-4.51948	3.60346	0.000372645	0.038209	ENSG00000283635
AC143336.1	-4.9827	3.57606	0.000201612	0.0287122	ENSG00000278824
DOCK11P1	-5.20187	3.77598	5.97297e-05	0.0152957	ENSG00000259000
AC011731.1	-5.35463	3.70861	7.08865e-05	0.0166846	ENSG00000266495
HEYL	3.21497	3.53848	0.000198644	0.0285812	ENSG00000163909
ESAM	3.31874	3.97237	9.32622e-05	0.0187283	ENSG00000149564

### Sheet: ovl.pd.ctrl_pdd.pd
gname	logFC	logCPM	PValue	FDR	ensemblID
CCRL2	4.90879	3.35541	3.84005e-06	0.0032481	ENSG00000121797
SNORD15B	5.43499	3.45487	1.44465e-06	0.00187225	ENSG00000207445
PYHIN1	4.2712	3.78454	1.54065e-06	0.00187225	ENSG00000163564
C1orf226	2.83066	4.47776	0.000567328	0.0471304	ENSG00000239887
C1orf232	5.28915	3.74518	1.78585e-06	0.00197819	ENSG00000282872
TUBA1C	2.32787	5.4999	7.87349e-05	0.017566	ENSG00000167553
NSG1	3.19678	6.82559	2.57644e-08	0.000430444	ENSG00000168824
CALHM5	5.48358	3.53657	4.20882e-07	0.000799059	ENSG00000178033
LINC02628	5.34664	3.62784	8.67133e-08	0.000534771	ENSG00000226412
AC104581.2	6.08898	3.79795	4.62627e-08	0.000430444	ENSG00000262730
LINC01221	3.33368	3.74247	9.62873e-05	0.0188916	ENSG00000235492
AL929288.1	4.51811	4.02302	2.45028e-06	0.00235844	ENSG00000225006
AL356317.2	3.82073	3.5976	6.40908e-05	0.0155562	ENSG00000287370
ZNF493	-2.75721	5.1328	0.000200209	0.0286587	ENSG00000196268
LINC01819	4.48233	3.82283	2.89519e-06	0.00269378	ENSG00000231826
AC004704.1	3.48573	4.2224	1.41578e-06	0.00187225	ENSG00000249815
ZNF10	4.84141	3.27635	1.76537e-05	0.00806639	ENSG00000256223
AC108073.3	3.31798	3.31108	0.000479753	0.0431979	ENSG00000286641
AC004690.2	2.75774	3.98093	0.000256937	0.0323058	ENSG00000241345
ZNF517	-3.13166	5.02289	0.000275746	0.0333199	ENSG00000197363
COPS5	4.29192	4.44183	4.29401e-07	0.000799059	ENSG00000121022
AC069421.3	4.89646	4.09457	3.6381e-07	0.000799059	ENSG00000287206
SLC18A1	4.27212	3.9357	1.16789e-05	0.00639204	ENSG00000036565
ARID5A	3.05594	4.56809	2.20929e-05	0.00868562	ENSG00000196843
GADD45G	4.06266	4.68674	1.53268e-07	0.000534771	ENSG00000130222
LINC02159	5.93468	3.80855	4.54775e-08	0.000430444	ENSG00000253417
RNU6-1008P	4.93072	3.36173	6.868e-06	0.00440307	ENSG00000206887
SPTY2D1OS	2.84374	5.1525	0.000119818	0.0218552	ENSG00000247595
CCDC26	1.92814	6.57958	0.000572294	0.0474019	ENSG00000229140
GPN3	2.95058	4.89956	3.21572e-05	0.0110815	ENSG00000111231
LINC02180	4.57617	3.62608	5.00163e-05	0.0145494	ENSG00000261749
LHFPL3-AS1	3.00292	4.38873	0.000388259	0.0384307	ENSG00000226869
AC073578.1	4.65332	3.45935	2.14892e-06	0.00214224	ENSG00000256209
AL359764.2	3.03529	4.25073	0.000132998	0.0228728	ENSG00000287516
STRADA	3.94526	4.65253	1.09118e-07	0.000534771	ENSG00000266173
RPL36AP35	4.69537	3.32458	1.26287e-05	0.00677892	ENSG00000231810
FERMT1	3.76079	4.35449	4.5072e-06	0.00349471	ENSG00000101311
LINC02273	5.61972	3.61195	2.56402e-07	0.000650631	ENSG00000245954
AL118558.4	4.22448	3.49089	1.09205e-05	0.00626829	ENSG00000272444
OIP5-AS1	3.71208	3.96605	9.52881e-05	0.0188637	ENSG00000247556
BPIFB3	5.60454	3.71518	1.45242e-07	0.000534771	ENSG00000186190
LINC00824	2.07861	5.86168	0.000210003	0.029472	ENSG00000254275
AC015922.1	4.96795	3.28969	1.3781e-05	0.00712351	ENSG00000233090
TREML3P	5.59317	3.63485	2.52334e-07	0.000650631	ENSG00000184106
TPSP2	5.25209	3.48559	1.51216e-06	0.00187225	ENSG00000260284
AC090559.1	2.7934	5.40781	8.25981e-05	0.0176423	ENSG00000255197
C4orf17	2.79488	3.99108	0.000260276	0.0325536	ENSG00000138813
GAB4	5.35152	3.60423	1.91089e-07	0.000592651	ENSG00000215568
TMEM252-DT	2.5866	4.38849	0.000165522	0.0266285	ENSG00000226337
GSTA10P	5.30713	3.45557	1.54271e-06	0.00187225	ENSG00000230845
AC008073.1	5.16557	3.39773	3.46189e-06	0.00301974	ENSG00000223754
HDAC8	4.02116	3.52868	6.76992e-05	0.0162904	ENSG00000147099
CIRBP-AS1	4.13163	3.31619	7.11305e-05	0.0166846	ENSG00000267493
AC020905.1	4.46645	3.51538	7.32257e-06	0.00444337	ENSG00000266928

### Sheet: ovl.pdd.ctrl_pdd.pd
gname	logFC	logCPM	PValue	FDR	ensemblID
RECQL5	-2.97125	5.5536	1.25669e-05	0.00815766	ENSG00000108469
AL591424.3	5.39588	3.49528	1.25393e-06	0.00249909	ENSG00000278130
AC024619.2	5.14766	3.39773	4.28606e-06	0.00407696	ENSG00000263613
QTRT1P1	5.15064	3.42105	3.4963e-06	0.00390369	ENSG00000270524
GOLGA2P8	6.62771	4.08484	2.61006e-09	7.28547e-05	ENSG00000214433
AC008525.1	4.15967	3.92478	1.18513e-06	0.00249909	ENSG00000250377
LMOD3	2.74062	4.87013	0.000136657	0.0300333	ENSG00000163380
HYPK	4.83787	3.40022	2.07434e-05	0.0111348	ENSG00000242028
MIR126	3.57114	3.54469	0.000244674	0.0424198	ENSG00000199161
MUC3A	2.99488	4.79264	0.000101935	0.0265917	ENSG00000169894
AC016583.1	5.23191	3.54079	6.85566e-07	0.00212624	ENSG00000280159
AC016573.1	3.59568	4.23867	1.7165e-05	0.00977811	ENSG00000253968
AC123767.1	4.68832	3.82324	9.01218e-05	0.0260198	ENSG00000254067
UPK3BP1	5.25462	3.45223	2.43694e-06	0.00316151	ENSG00000242435
LINC01745	5.6794	3.94181	1.04527e-07	0.000933975	ENSG00000225919
AC093829.1	4.98842	3.88949	2.50521e-05	0.0123189	ENSG00000251177
AP003108.4	5.25462	3.45223	2.43694e-06	0.00316151	ENSG00000279632
DSCR9	3.63831	4.50995	1.06263e-06	0.00247177	ENSG00000230366
AL590824.1	5.81024	3.71533	1.33841e-07	0.000933975	ENSG00000216352
GSEC	4.01796	4.93329	2.05927e-07	0.00107366	ENSG00000280832
AL953862.1	5.45164	3.545	8.1746e-07	0.00228178	ENSG00000230502
ROGDI	4.28445	4.35639	7.67765e-06	0.00595295	ENSG00000067836
AC108215.1	5.5119	3.56083	6.7699e-07	0.00212624	ENSG00000280285
C1QC	3.91875	3.85217	3.80756e-06	0.00393631	ENSG00000159189
HSD11B1L	5.95468	3.77811	6.90623e-08	0.000933975	ENSG00000167733

### Sheet: ovl.all
gname	logFC	logCPM	PValue	FDR	ensemblID
