## Supplementary material for "Dissecting the molecular landscape of Parkinson’s disease and Parkinson’s disease dementia using highly efficient snRNA-seq (HIF-snRNA-seq)": All-tablrs: Table_S5.KEGG pathway enrichment analysis of DEGs by cell type and condition.xlsx

### Sheet: Sheet1
KEGG top20 pathways
Astrocyte			Microglia			Inhibitory neurons
PD vs. Ctrl	PDD vs. Ctrl		PD vs. Ctrl	PDD vs. Ctrl		PD vs. Ctrl	PDD vs. Ctrl
Olfactory transduction	Fatty acid biosynthesis		Ovarian steroidogenesis	Complement and coagulation cascades		PI3K-Akt signaling pathway	Renin secretion
Neuroactive ligand-receptor interaction	Histidine metabolism		Amyotrophic lateral sclerosis (ALS)	Histidine metabolism		Renin-angiotensin system	Glutathione metabolism
Intestinal immune network for IgA production	Ascorbate and aldarate metabolism		Autoimmune thyroid disease	PPAR signaling pathway		Melanoma	Renin-angiotensin system
Mineral absorption	Neomycin, kanamycin and gentamicin biosynthesis		Fanconi anemia pathway	Antifolate resistance		Apoptosis	cAMP signaling pathway
Cytokine-cytokine receptor interaction	Pyruvate metabolism		Regulation of lipolysis in adipocytes	Prion diseases		Adrenergic signaling in cardiomyocytes	Phagosome
IL-17 signaling pathway	IL-17 signaling pathway		VEGF signaling pathway	Thermogenesis		Gastric cancer	cGMP-PKG signaling pathway
Terpenoid backbone biosynthesis	Cytokine-cytokine receptor interaction		Steroid hormone biosynthesis	NF-kappa B signaling pathway		Fat digestion and absorption	Mucin type O-glycan biosynthesis
Choline metabolism in cancer	Fatty acid degradation		Longevity regulating pathway	Hematopoietic cell lineage		MAPK signaling pathway	Thyroid hormone synthesis
Glycosaminoglycan biosynthesis	cGMP-PKG signaling pathway		Retinol metabolism	Caffeine metabolism		Ras signaling pathway	Vitamin B6 metabolism
Maturity onset diabetes of the young	Malaria		Protein processing in endoplasmic reticulum	Alzheimer disease (PPP3R1, NDUFV2, COX6A1, NDUFA9)		Regulation of lipolysis in adipocytes	Peroxisome
Th17 cell differentiation	TNF signaling pathway		Metabolism of xenobiotics by cytochrome P450	PI3K-Akt signaling pathway		Thyroid hormone signaling pathway	Sulfur relay system
Asthma	Glycerolipid metabolism		Influenza A	Metabolic pathways		Huntington disease	Adrenergic signaling in cardiomyocytes
Alanine, aspartate and glutamate metabolism	Longevity regulating pathway		Chemical carcinogenesis	Osteoclast differentiation		Steroid hormone biosynthesis	Endocrine and other factor-regulated calcium reabsorption
Allograft rejection	Cortisol synthesis and secretion		MAPK signaling pathway	VEGF signaling pathway		Long-term depression	Hematopoietic cell lineage
Cell adhesion molecules (CAMs)	Retinol metabolism		Th1 and Th2 cell differentiation	Oxidative phosphorylation		Hepatitis C	Neuroactive ligand-receptor interaction
ABC transporters	Glycolysis / Gluconeogenesis		NF-kappa B signaling pathway	Renin secretion		Rap1 signaling pathway	Mineral absorption
Breast cancer	Adipocytokine signaling pathway		Hematopoietic cell lineage	Parkinson disease (NDUFV2, COX6A1, NDUFA9)		Oxidative phosphorylation	C-type lectin receptor signaling pathway
Non-alcoholic fatty liver disease (NAFLD)	Prolactin signaling pathway		Olfactory transduction	Glycolysis / Gluconeogenesis		Regulation of actin cytoskeleton	Legionellosis
Gastric cancer	Inositol phosphate metabolism		T cell receptor signaling pathway	Fatty acid biosynthesis		Cytokine-cytokine receptor interaction	Staphylococcus aureus infection
Sphingolipid metabolism	PPAR signaling pathway		Glucagon signaling pathway	Drug metabolism		B cell receptor signaling pathway	Alzheimer disease (COX5A, ATP5PO, CACNA1S, MME)
Excitatory neurons			Oligodendrocyte			OPC
PD vs. Ctrl	PDD vs. Ctrl		PD vs. Ctrl	PDD vs. Ctrl		PD vs. Ctrl	PDD vs. Ctrl
Olfactory transduction	Olfactory transduction		Tyrosine metabolism	Intestinal immune network for IgA production		Transcriptional misregulation in cancer	Neuroactive ligand-receptor interaction
Influenza A	Measles		Alcoholism	PI3K-Akt signaling pathway		Mineral absorption	Homologous recombination
Estrogen signaling pathway	Systemic lupus erythematosus		Systemic lupus erythematosus	Cytokine-cytokine receptor interaction		Cell cycle	Systemic lupus erythematosus
Ovarian steroidogenesis	Renin-angiotensin system		Pantothenate and CoA biosynthesis	Alcoholism		p53 signaling pathway	Staphylococcus aureus infection
Steroid hormone biosynthesis	Inflammatory bowel disease (IBD)		cGMP-PKG signaling pathway	Systemic lupus erythematosus		Leishmaniasis	Adipocytokine signaling pathway
Longevity regulating pathway	Retinol metabolism		Longevity regulating pathway	Drug metabolism		Apoptosis	Alcoholism
Cytosolic DNA-sensing pathway	Caffeine metabolism		Complement and coagulation cascades	Caffeine metabolism		Thyroid cancer	Peroxisome
Cortisol synthesis and secretion	Phenylalanine, tyrosine and tryptophan biosynthesis		Neuroactive ligand-receptor interaction	Starch and sucrose metabolism		Small cell lung cancer	Rap1 signaling pathway
Retinol metabolism	Prion diseases		Cytokine-cytokine receptor interaction	Taste transduction		Vitamin B6 metabolism	PI3K-Akt signaling pathway
RIG-I-like receptor signaling pathway	Chemical carcinogenesis		Cellular senescence	Hepatitis B		Toxoplasmosis	Chagas disease (American trypanosomiasis)
B cell receptor signaling pathway	Graft-versus-host disease		Cocaine addiction	GABAergic synapse		Arginine and proline metabolism	Leukocyte transendothelial migration
Gastric cancer	Parkinson disease (COX5A, SEPTIN5, DRD2, ATP5PO)		Leukocyte transendothelial migration	Wnt signaling pathway		Epstein-Barr virus infection	Mismatch repair
Thyroid hormone synthesis	Viral carcinogenesis		Transcriptional misregulation in cancer	Human immunodeficiency virus 1 infection		Endometrial cancer	Human T-cell leukemia virus 1 infection
Other glycan degradation	Porphyrin and chlorophyll metabolism		Chemokine signaling pathway	Regulation of actin cytoskeleton		FoxO signaling pathway	Maturity onset diabetes of the young
Pantothenate and CoA biosynthesis	Type I diabetes mellitus		Cytosolic DNA-sensing pathway	Sulfur relay system		Ubiquinone and other terpenoid-quinone biosynthesis	Glyoxylate and dicarboxylate metabolism
Dilated cardiomyopathy (DCM)	Proteasome		Renin secretion	Thermogenesis		Basal cell carcinoma	Cell adhesion molecules (CAMs)
mRNA surveillance pathway	Amoebiasis		Dopaminergic synapse (LRTOMT, KCNJ5, TH)	Ras signaling pathway		Inflammatory bowel disease (IBD)	Base excision repair
Morphine addiction	Neuroactive ligand-receptor interaction		Prolactin signaling pathway	N-Glycan biosynthesis		Non-small cell lung cancer	Apoptosis
Histidine metabolism	Ubiquinone and other terpenoid-quinone biosynthesis		Estrogen signaling pathway	Influenza A		Breast cancer	Breast cancer
IL-17 signaling pathway	Cytokine-cytokine receptor interaction		Parkinson disease (SLC25A5, NDUFV2, TH)	Purine metabolism		Glioma	Prion diseases
Endothelial
PD vs. Ctrl	PDD vs. Ctrl
Th1 and Th2 cell differentiation	Renin secretion
IL-17 signaling pathway	Renin-angiotensin system
Glycine, serine and threonine metabolism	Primary immunodeficiency
Cysteine and methionine metabolism	Hedgehog signaling pathway
Malaria	Olfactory transduction
Transcriptional misregulation in cancer	ECM-receptor interaction
PI3K-Akt signaling pathway	Salmonella infection
Inflammatory bowel disease (IBD)	Pancreatic secretion
Apoptosis	Proteoglycans in cancer
Melanoma	Vitamin digestion and absorption
Thyroid hormone synthesis	Thermogenesis
Biosynthesis of amino acids	Lysosome
Pathways in cancer	Mucin type O-glycan biosynthesis
EGFR tyrosine kinase inhibitor resistance	FoxO signaling pathway
JAK-STAT signaling pathway	Oxidative phosphorylation
TGF-beta signaling pathway	Spliceosome
One carbon pool by folate	Apoptosis
Olfactory transduction	Ubiquitin mediated proteolysis
RNA transport	Aldosterone-regulated sodium reabsorption
Influenza A	Thyroid cancer
