## Supplementary material for "Dissecting the molecular landscape of Parkinson’s disease and Parkinson’s disease dementia using highly efficient snRNA-seq (HIF-snRNA-seq)": All-tablrs: astrocyte.xlsx

### Sheet: early.pd.ctrl
gname	logFC	logCPM	PValue	FDR	ensemblID
REG1B	6.63839	1.61149	3.20169e-05	0.00931078	ENSG00000172023
AC108206.1	6.00825	1.28494	5.5264e-05	0.0126546	ENSG00000260303
TCHHL1	6.85077	1.42373	9.6625e-06	0.00558152	ENSG00000182898
LINC02846	4.89289	1.73934	4.75718e-05	0.0119087	ENSG00000260193
AL592146.1	6.6663	2.14671	2.91593e-07	0.000957041	ENSG00000261065
AC103831.1	5.93942	2.37762	5.54546e-07	0.00136506	ENSG00000253924
AL031733.2	6.04178	1.64719	6.97334e-06	0.00558152	ENSG00000241666
AC007992.2	5.35028	1.00913	0.000366845	0.0396932	ENSG00000271349
SIGLEC8	4.42246	2.56587	1.6886e-05	0.00703099	ENSG00000105366
AC003986.2	5.35028	1.00913	0.000366845	0.0396932	ENSG00000232821
ODF3L1	5.41408	1.21553	8.89961e-05	0.0176433	ENSG00000182950
CSHL1	5.78034	1.18167	0.000132223	0.0211121	ENSG00000204414
AC133485.3	6.61755	1.46704	1.1744e-05	0.00634437	ENSG00000260575
OR8X1P	6.60025	1.59135	3.42667e-05	0.00945986	ENSG00000255048
BZW1P1	5.89886	1.23435	7.23949e-05	0.014966	ENSG00000236686
PTCD2P2	5.58162	1.09832	0.000180096	0.0257187	ENSG00000234256
P4HA2-AS1	6.13541	2.07899	6.68078e-07	0.00149138	ENSG00000237714
RNU6-487P	6.70015	1.51313	8.95645e-06	0.00558152	ENSG00000202300
AC093422.1	6.99016	1.68481	1.33926e-05	0.00670513	ENSG00000213041
AC105275.2	5.43169	1.03956	0.000371432	0.0397527	ENSG00000261314
RN7SL197P	8.1169	2.48135	2.57007e-08	0.000253058	ENSG00000276031
AC078828.1	5.92068	1.77979	9.06445e-06	0.00558152	ENSG00000243296
AP001999.3	5.58162	1.09832	0.000180096	0.0257187	ENSG00000286374
CPN1	3.33942	3.10311	0.000391147	0.0412389	ENSG00000120054
CSN3	5.29172	1.30602	0.000258281	0.0318995	ENSG00000171209
AL365214.3	5.38087	1.52025	6.956e-05	0.0148894	ENSG00000286914
TNP2	6.72272	1.99209	1.34707e-06	0.00234066	ENSG00000178279
KRT76	6.44436	1.50589	1.08667e-05	0.00605646	ENSG00000185069
FABP5P10	5.50865	1.06928	0.00025547	0.0317155	ENSG00000213201
AL669841.1	5.62191	1.95648	5.7953e-05	0.0129687	ENSG00000233021
CDC42EP3P1	6.76847	1.68617	1.68997e-05	0.00703099	ENSG00000268992
IFITM3P3	6.29777	1.31381	2.84495e-05	0.00913447	ENSG00000196114
GBP4	3.80342	2.03732	0.000329603	0.0374468	ENSG00000162654
RNU6-1106P	6.63839	1.61149	3.20169e-05	0.00931078	ENSG00000212147
LINC02515	5.71715	1.15449	0.000131031	0.0211121	ENSG00000250620
DEFB128	5.87479	1.65293	2.364e-05	0.00841326	ENSG00000185982
OR5B21	5.40115	1.03272	0.000296965	0.0352292	ENSG00000198283
AC022001.2	5.88116	1.2234	4.84273e-05	0.012021	ENSG00000271716
AL035698.1	6.99769	1.82375	6.28269e-06	0.00558152	ENSG00000216811
LYPD8	6.34875	1.6996	1.44927e-05	0.00687267	ENSG00000259823
AC020914.1	6.03162	1.29711	5.26511e-05	0.0125424	ENSG00000268777
ITGB1BP2	6.44401	1.50956	8.86784e-06	0.00558152	ENSG00000147166
AC016968.1	6.7128	1.35234	1.72086e-05	0.00706008	ENSG00000240562
AC006445.3	3.72096	3.09759	0.000174316	0.0257187	ENSG00000286297
ZNF230	4.64169	3.09773	2.92114e-06	0.00381416	ENSG00000159882
H2AZP2	7.28613	1.87518	3.16202e-06	0.00389179	ENSG00000253173
RN7SL513P	7.51494	2.3613	6.45127e-08	0.000426536	ENSG00000239821
TBC1D3	5.56637	2.37634	7.34584e-06	0.00558152	ENSG00000274611
AL160408.5	6.98172	1.49913	6.11542e-06	0.00558152	ENSG00000272362
CHRM3-AS1	5.65101	1.12671	0.00018197	0.0257187	ENSG00000234601
PIP4K2B	-7.0853	5.18567	0.000249583	0.0317155	ENSG00000276293
ADAMTS7P1	4.97654	2.34393	7.83938e-06	0.00558152	ENSG00000274376
GPHB5	4.94858	2.27148	2.49257e-05	0.00856139	ENSG00000179600
OR1L6	4.62994	1.7178	0.000127557	0.0211121	ENSG00000171459
OSBPL9P2	5.24058	1.13211	0.000131836	0.0211121	ENSG00000254677
FO393412.1	5.58162	1.09832	0.000180096	0.0257187	ENSG00000278736
AC008549.1	7.23381	1.66428	7.99335e-06	0.00558152	ENSG00000248709
AL360270.3	5.71715	1.15449	0.000131031	0.0211121	ENSG00000273010
AC003098.1	5.50865	1.06928	0.00025547	0.0317155	ENSG00000267604
AC099654.2	4.94071	1.02549	0.000338533	0.0380226	ENSG00000235095
FAM237B	5.46735	1.05467	0.000241181	0.0316633	ENSG00000283267
SPATA2P1	6.00825	1.28494	5.5264e-05	0.0126546	ENSG00000228319
BMP10	5.50865	1.06928	0.00025547	0.0317155	ENSG00000163217
AC092660.1	6.78513	1.56315	3.12772e-05	0.00931078	ENSG00000234877
RGS21	4.08095	1.56937	0.00043129	0.0447013	ENSG00000253148
AC073632.1	6.98172	1.49913	6.11542e-06	0.00558152	ENSG00000287871
KRT128P	6.29356	1.42568	2.08559e-05	0.00760572	ENSG00000258120
LINC00945	5.04343	1.43126	0.000481984	0.0490942	ENSG00000232539
CYP4F12	3.86337	2.43622	0.000321961	0.03715	ENSG00000186204
AC027369.3	5.46176	1.64493	5.98439e-05	0.013192	ENSG00000254728
HPX	4.44373	3.011	9.13999e-06	0.00558152	ENSG00000110169
AC105343.1	6.77829	1.55789	3.15516e-05	0.00931078	ENSG00000250704
AC093330.1	2.3695	7.42921	8.29962e-05	0.0166777	ENSG00000266844
AC092447.4	5.08578	1.75996	0.000109941	0.0200466	ENSG00000225488
SLC25A6	4.3577	3.05621	6.46979e-06	0.00558152	ENSG00000169100
AL445438.1	6.55058	2.44588	7.21988e-08	0.000426536	ENSG00000286758
ZNF250	2.64858	4.97828	0.000386779	0.0410974	ENSG00000196150
AL358215.3	5.41159	1.2156	8.89646e-05	0.0176433	ENSG00000283999
DDX19A	-5.71333	4.94732	0.000230799	0.0307884	ENSG00000168872
RPL39P	5.84083	1.20828	9.70118e-05	0.0184879	ENSG00000228601
AC005329.2	4.05057	2.40935	0.00012904	0.0211121	ENSG00000267755
AP000459.1	4.97847	1.71662	0.000206293	0.0281928	ENSG00000227716
AC124319.2	4.21489	1.95368	0.000188483	0.0263867	ENSG00000276863
GGPS1	6.41482	1.92961	2.94651e-06	0.00381416	ENSG00000152904
AL023584.2	3.9526	1.93593	0.000442379	0.0455312	ENSG00000237851
AC112220.2	3.9589	1.68394	0.000284745	0.0343941	ENSG00000271643
YBX1P10	5.39744	1.27162	0.000332677	0.0375074	ENSG00000213866
LEAP2	4.77091	1.3575	0.000448096	0.0459594	ENSG00000164406
AC073476.2	4.08296	1.75084	0.000285268	0.0343941	ENSG00000261096
AC011603.4	3.19433	4.42224	0.00045591	0.046599	ENSG00000258283
AC025171.4	4.91992	2.26014	6.90862e-06	0.00558152	ENSG00000272144
YBX1P6	4.10658	1.88591	0.000246749	0.0317155	ENSG00000213539
AC016583.2	3.12303	3.89631	0.00035106	0.0389848	ENSG00000287367
OR13D3P	4.93797	1.25567	0.00032638	0.037368	ENSG00000188712
AL022097.1	4.35825	2.81418	1.9987e-05	0.00760572	ENSG00000270174
LINC01627	5.10078	1.8853	0.000324031	0.0372434	ENSG00000224648
LMOD2	5.31252	2.09086	1.29305e-05	0.00670094	ENSG00000170807
GPR78	5.11131	1.6306	3.53659e-05	0.0096729	ENSG00000155269
HSPB1	2.86347	5.27117	6.58312e-05	0.0141941	ENSG00000106211
AL162727.3	5.78034	1.18167	0.000132223	0.0211121	ENSG00000282897
CSF3	4.11617	2.32179	0.000321564	0.03715	ENSG00000108342
ARHGEF18	3.62606	3.46839	5.22711e-05	0.0125424	ENSG00000104880
AC009053.3	3.1109	3.68691	0.000404601	0.0422314	ENSG00000261170
LYPLA1P2	5.65101	1.12671	0.00018197	0.0257187	ENSG00000251483
AL606490.6	5.44129	1.37715	0.000158437	0.024209	ENSG00000234391
AC005592.1	5.94368	1.63951	1.51158e-05	0.00687267	ENSG00000261757
AC132825.4	5.35216	1.33462	0.000186584	0.0262453	ENSG00000266885
AC131953.2	4.80065	1.25009	0.000198002	0.027459	ENSG00000287182
AP002008.4	5.50865	1.06928	0.00025547	0.0317155	ENSG00000286028
AL591222.2	6.33609	1.44771	2.07604e-05	0.00760572	ENSG00000270712
LIPF	6.15802	1.35725	3.32103e-05	0.00931078	ENSG00000182333
AC124947.2	5.73137	1.16133	0.000130966	0.0211121	ENSG00000257512
MIR4314	5.98529	1.158	0.000105809	0.0196032	ENSG00000264005
LINC01126	4.50344	1.35506	0.000273299	0.0333594	ENSG00000279873
LINC01432	7.09984	1.88744	4.30504e-06	0.00508666	ENSG00000234435
AC005082.1	4.74761	1.24035	0.000292027	0.0347829	ENSG00000226816
LINC02368	6.85242	1.60138	2.48948e-05	0.00856139	ENSG00000256659
AC048383.1	5.19333	1.67475	0.000170278	0.0256624	ENSG00000259503
AC079779.1	5.33928	1.32977	0.000227378	0.0305426	ENSG00000227061
AP002478.1	4.02442	1.48483	0.000311353	0.036352	ENSG00000266401
AC006326.1	4.91836	1.35204	0.000354435	0.0392121	ENSG00000230785
AC019270.1	5.15113	1.39743	7.83061e-05	0.0159523	ENSG00000253932
AC097375.2	4.35447	2.13852	0.000126162	0.0211121	ENSG00000249818
ISCA1P2	6.20464	1.38047	3.34115e-05	0.00931078	ENSG00000229840
CD22	3.0451	4.78861	3.9813e-05	0.0105003	ENSG00000012124
CST13P	4.12077	2.27989	9.59369e-05	0.0184879	ENSG00000204663
AC022517.1	6.15802	1.35725	3.32103e-05	0.00931078	ENSG00000267550
LINC02459	4.16672	2.53469	0.000237766	0.0313543	ENSG00000257476
AC100805.1	6.51124	1.98447	9.1168e-07	0.00168313	ENSG00000286878
RPS3AP50	5.01101	1.3657	0.00020711	0.0281928	ENSG00000243864
AL031666.2	5.71925	1.21645	0.000227475	0.0305426	ENSG00000267882
AF230666.1	5.43727	1.04784	0.0002911	0.0347829	ENSG00000223697
RPS29P24	5.60455	1.67427	2.32249e-05	0.00836635	ENSG00000244253
AC008080.4	4.81367	2.48895	1.18129e-05	0.00634437	ENSG00000236494
AC069549.2	4.58803	1.63223	0.000391027	0.0412389	ENSG00000287613
TMEM79	3.07797	3.97104	0.000321422	0.03715	ENSG00000163472
AC117386.1	4.7196	3.04337	2.0507e-06	0.00302878	ENSG00000241048
MIR1323	5.43169	1.03956	0.000371432	0.0397527	ENSG00000221017
LHB	6.00825	1.28494	5.5264e-05	0.0126546	ENSG00000104826
AL157834.3	5.65101	1.12671	0.00018197	0.0257187	ENSG00000274691
AL391557.1	5.09364	1.55682	0.000177199	0.0257187	ENSG00000287980
ARC	3.77742	2.81185	0.000166913	0.0252843	ENSG00000198576
MRGPRF-AS1	6.4179	1.49065	1.5592e-05	0.00687267	ENSG00000256508
LINC01450	4.72488	1.93159	0.000279234	0.0339436	ENSG00000232458
BTBD9-AS1	7.55322	2.64255	5.76524e-09	8.51497e-05	ENSG00000226533
AC022929.2	5.58162	1.09832	0.000180096	0.0257187	ENSG00000274281
HMGN1P7	5.7787	1.3867	0.000158995	0.024209	ENSG00000239614
TMEM97	3.11337	3.92776	0.000125594	0.0211121	ENSG00000109084
RPS3AP41	6.22836	1.26778	4.67146e-05	0.011794	ENSG00000239481
AC016825.1	5.59811	2.6163	4.93626e-07	0.00136506	ENSG00000232767
AC006277.1	6.05259	2.25944	1.38982e-05	0.00684231	ENSG00000279452
LINC01365	6.35973	1.8851	4.60444e-06	0.00523118	ENSG00000250772
ECEL1P1	6.37758	1.46936	1.60538e-05	0.00687267	ENSG00000204121
RARRES2P8	5.50865	1.06928	0.00025547	0.0317155	ENSG00000259996
KLF15	2.88437	4.25022	0.000402771	0.0421895	ENSG00000163884
KRT18P50	6.37758	1.46936	1.60538e-05	0.00687267	ENSG00000219941
KRT18P65	5.58162	1.09832	0.000180096	0.0257187	ENSG00000215807
CD300LB	4.61679	1.77526	0.000125047	0.0211121	ENSG00000178789
WASH4P	4.3523	1.2305	0.0003923	0.0412389	ENSG00000234769
AC117498.2	5.43169	1.03956	0.000371432	0.0397527	ENSG00000271547
AC134980.2	7.64434	2.18877	1.8376e-07	0.000775441	ENSG00000284500
AL445235.1	6.22493	1.39167	2.48133e-05	0.00856139	ENSG00000235143
AC023644.1	4.40171	1.48802	0.000246052	0.0317155	ENSG00000253374
AC012443.1	5.58162	1.09832	0.000180096	0.0257187	ENSG00000270776
ELF2P4	5.35028	1.00913	0.000366845	0.0396932	ENSG00000225406
IL27RA	5.32517	1.48249	5.1817e-05	0.0125424	ENSG00000104998
AC000113.1	4.22595	2.42844	6.5635e-05	0.0141941	ENSG00000287685
F13B	4.53693	2.07907	7.05524e-05	0.014966	ENSG00000143278
NECAP1	4.75606	1.55554	0.000136148	0.0216219	ENSG00000089818
ASMTL-AS1	6.5298	1.41953	1.49636e-05	0.00687267	ENSG00000236017
ADAT1	2.58125	5.06861	0.000223438	0.0302759	ENSG00000065457
AC096996.3	4.47542	1.72404	0.000156151	0.0240237	ENSG00000288026
SIGLEC18P	5.6666	1.63281	2.64435e-05	0.00868797	ENSG00000268581
AC022400.6	5.17222	1.31648	0.000125225	0.0211121	ENSG00000279088
AL355361.1	5.63692	1.66256	0.000150503	0.023276	ENSG00000286858
AC012445.1	5.35028	1.00913	0.000366845	0.0396932	ENSG00000229550
NKX1-2	5.28884	0.958486	0.000355968	0.0392348	ENSG00000229544
IRGC	5.73884	1.15227	0.000102113	0.0190906	ENSG00000124449
MTND4P11	5.85382	1.21481	9.696e-05	0.0184879	ENSG00000234099
PPP1R3D	4.9424	2.43983	7.13706e-06	0.00558152	ENSG00000132825
AC025031.1	6.07991	1.47841	3.82921e-05	0.0102828	ENSG00000257496
KRT8P24	5.71715	1.15449	0.000131031	0.0211121	ENSG00000259500
AC008056.3	6.71184	1.65662	1.91097e-05	0.00760572	ENSG00000287118
AP003499.4	5.40343	1.62497	9.89226e-05	0.0187312	ENSG00000278953
AL512356.5	5.05731	2.28686	9.82563e-06	0.00558152	ENSG00000287459
KRT3	5.9546	1.25989	7.29581e-05	0.014966	ENSG00000186442
PRKAG2-AS1	3.74867	3.29776	5.14179e-05	0.0125424	ENSG00000239911
S100A7A	5.58162	1.09832	0.000180096	0.0257187	ENSG00000184330
F7	4.53451	1.79503	0.000206098	0.0281928	ENSG00000057593
AC098680.2	5.39744	1.27162	0.000332677	0.0375074	ENSG00000287659
AC021188.1	6.60393	1.59212	3.27735e-05	0.00931078	ENSG00000230747
SERPINB8P1	5.36895	1.01692	0.000366742	0.0396932	ENSG00000217707
OR8D1	6.49525	1.5322	9.55569e-06	0.00558152	ENSG00000196341
SLC6A19	6.19123	1.78128	6.09657e-06	0.00558152	ENSG00000174358
ST7-AS1	6.4571	1.5116	1.21597e-05	0.00641404	ENSG00000227199
AC005045.2	5.71715	1.15449	0.000131031	0.0211121	ENSG00000276185
SAGE4P	6.19062	2.49208	2.0016e-06	0.00302878	ENSG00000224539
AC091917.2	5.50865	1.06928	0.00025547	0.0317155	ENSG00000248876
DMRT2	5.19636	1.85827	2.81073e-05	0.00912375	ENSG00000173253
AP002856.1	5.8954	1.61326	2.92664e-05	0.00929572	ENSG00000227125
CDK11A	5.6234	1.72067	2.01963e-05	0.00760572	ENSG00000008128
MFRP	5.80019	1.62534	2.64707e-05	0.00868797	ENSG00000235718
AC104809.2	4.69963	1.59393	0.000140611	0.0222112	ENSG00000233392
TMED11P	3.45792	3.41621	0.000107065	0.0196435	ENSG00000215367
AC010207.1	5.72658	1.52282	5.78881e-05	0.0129687	ENSG00000260633
TPTE2P4	3.63	2.58569	0.000310458	0.036352	ENSG00000215506
COLCA2	6.0148	2.40725	2.57585e-07	0.000951102	ENSG00000214290
LINC02487	5.41907	1.77905	9.15087e-06	0.00558152	ENSG00000203688
DUTP7	5.48689	1.81709	8.30576e-06	0.00558152	ENSG00000250473
LINC01544	6.97279	2.09213	7.57327e-07	0.00149138	ENSG00000260440
AC006159.1	5.02296	1.42207	0.000260136	0.0318995	ENSG00000235427
AL731532.1	5.92243	1.78585	5.99353e-06	0.00558152	ENSG00000279910
HMGN1P34	5.28916	1.77121	4.20727e-05	0.010974	ENSG00000224755
TMEM81	4.30609	2.69861	2.56382e-05	0.008606	ENSG00000174529
LINC01423	5.75801	1.53906	5.57516e-05	0.0126681	ENSG00000231231
LINC02113	6.19767	1.66244	3.02839e-05	0.00931078	ENSG00000249515
AP001442.1	3.12117	3.75726	0.00043685	0.0451192	ENSG00000233783
OR4C6	5.34334	1.33017	0.000260258	0.0318995	ENSG00000181903
TRAV8-6	5.71715	1.15449	0.000131031	0.0211121	ENSG00000211795
IGHVII-78-1	5.71715	1.15449	0.000131031	0.0211121	ENSG00000253674
STC2	3.76321	3.27059	0.000106182	0.0196032	ENSG00000113739
AC016642.1	3.45978	3.47603	0.000255536	0.0317155	ENSG00000248475
RN7SKP149	6.00825	1.28494	5.5264e-05	0.0126546	ENSG00000199878
AC010883.2	5.87203	1.40692	8.13861e-05	0.0164662	ENSG00000286796
AC099654.10	5.84083	1.20828	9.70118e-05	0.0184879	ENSG00000284221
GSTO3P	5.78034	1.18167	0.000132223	0.0211121	ENSG00000232829
AC009630.4	5.04303	1.63118	0.00024345	0.0317155	ENSG00000287535
FOLR1	4.25307	2.32986	0.00030017	0.0354669	ENSG00000110195
AC020909.2	4.87044	2.28356	8.03227e-06	0.00558152	ENSG00000268518
RNF183	4.84494	1.39242	0.000142851	0.0223263	ENSG00000165188
PHETA2	4.87471	1.86124	6.44378e-05	0.0140995	ENSG00000177096
SH3BP1	5.0149	1.88854	1.54881e-05	0.00687267	ENSG00000100092
SYCE1L	3.47989	2.71555	0.000343164	0.0383966	ENSG00000205078
AGGF1P6	6.15802	1.35725	3.32103e-05	0.00931078	ENSG00000259836
SAPCD2P1	6.36884	1.70892	1.50946e-05	0.00687267	ENSG00000213644
LINC02448	6.70491	1.64937	2.53516e-05	0.008606	ENSG00000257230
AL391097.1	4.04988	3.26515	9.16823e-05	0.0179351	ENSG00000223492
TFAP2A-AS2	5.53172	1.06629	0.000200725	0.0277066	ENSG00000285278
LINC01023	5.71715	1.15449	0.000131031	0.0211121	ENSG00000272523
LINC02683	6.08598	1.8571	2.07337e-05	0.00760572	ENSG00000254438
AC127070.2	4.87313	1.96842	5.09531e-05	0.0125424	ENSG00000250790
AL358177.1	6.87402	1.54977	1.84675e-05	0.00747274	ENSG00000287531
AP005205.3	5.89886	1.23435	7.23949e-05	0.014966	ENSG00000279479
AC021755.1	6.29356	1.42568	2.08559e-05	0.00760572	ENSG00000259239
TOMM20L	5.41184	1.38581	0.000427735	0.0444889	ENSG00000196860
LINC02736	6.46864	1.72684	5.31582e-06	0.00558152	ENSG00000279243
LINC02508	5.4727	1.04394	0.00019689	0.0274337	ENSG00000251619
IL6	5.8956	1.44521	4.50779e-05	0.0114789	ENSG00000136244
AL050402.1	5.9546	1.25989	7.29581e-05	0.014966	ENSG00000227880
RNU6-628P	5.68687	2.17598	1.53996e-06	0.00252716	ENSG00000222607
LAMB2	2.87743	4.29961	0.000349986	0.0389848	ENSG00000172037
NXPE2P1	5.71715	1.15449	0.000131031	0.0211121	ENSG00000255982
FOSL1	4.21172	2.12842	0.000288681	0.034664	ENSG00000175592
AC020911.3	5.84632	1.10022	0.000142418	0.0223263	ENSG00000287961
AC021851.2	2.17404	6.44218	0.000327712	0.0373756	ENSG00000287621
AC020604.1	5.5016	1.46361	9.05187e-05	0.0178255	ENSG00000279254
AL590326.1	4.14094	2.58954	3.64481e-05	0.00987743	ENSG00000279140
AL358453.1	5.60036	2.56646	7.46544e-07	0.00149138	ENSG00000226324
AC004921.1	5.34426	1.32183	0.000148771	0.0231292	ENSG00000273341
KRT18P58	5.71715	1.15449	0.000131031	0.0211121	ENSG00000254831
TRERNA1	6.00825	1.28494	5.5264e-05	0.0126546	ENSG00000231265
ATXN3L	6.91598	1.77385	9.16371e-06	0.00558152	ENSG00000123594
MTND5P8	6.10982	1.3336	4.27236e-05	0.010974	ENSG00000230999
LINC01519	7.17204	1.93324	2.96982e-06	0.00381416	ENSG00000237267
LINC00892	6.49525	1.5322	9.55569e-06	0.00558152	ENSG00000233093
RPL30P3	5.65101	1.12671	0.00018197	0.0257187	ENSG00000223640
AP000619.1	6.29356	1.42568	2.08559e-05	0.00760572	ENSG00000225678
AC108718.1	4.80246	2.50882	1.59428e-05	0.00687267	ENSG00000239941
AC121247.1	4.70339	2.85057	5.90845e-05	0.0131225	ENSG00000225399
AC010746.2	5.90768	1.45365	9.97269e-05	0.0187633	ENSG00000225979
AL138895.1	6.17285	1.59737	2.98485e-05	0.00931078	ENSG00000235119
AC006499.4	6.10982	1.3336	4.27236e-05	0.010974	ENSG00000250573
OR5AN1	5.16731	1.38699	0.000115881	0.0210001	ENSG00000176495
NSG1	3.70328	6.84272	9.55357e-11	2.82203e-06	ENSG00000168824
C1orf74	4.81481	1.24668	0.000252624	0.0317155	ENSG00000162757
AL118558.2	6.98172	1.49913	6.11542e-06	0.00558152	ENSG00000259013
CLIC3	6.10749	1.4085	3.27539e-05	0.00931078	ENSG00000169583
AC134669.1	5.88974	3.01211	5.28454e-07	0.00136506	ENSG00000265118
AL357033.2	5.07845	1.07756	0.000235322	0.0311712	ENSG00000223669
PCNPP3	5.71715	1.15449	0.000131031	0.0211121	ENSG00000213344
OR10AA1P	5.55943	1.09127	0.00023139	0.0307884	ENSG00000180409
HNRNPKP4	5.12139	1.27847	0.00031108	0.036352	ENSG00000243547
AL357143.1	5.59366	1.71099	1.32343e-05	0.00670513	ENSG00000229961
S100A9	5.71715	1.15449	0.000131031	0.0211121	ENSG00000163220
HSP90AB2P	4.01195	2.30739	0.00037913	0.04043	ENSG00000205940
MAP10	5.30748	2.01681	3.95397e-05	0.0105003	ENSG00000212916
ARPC1BP1	6.20464	1.38047	3.34115e-05	0.00931078	ENSG00000213081
AL390728.1	5.89886	1.23435	7.23949e-05	0.014966	ENSG00000214144
ALDH3A1	3.91951	2.48943	0.000254944	0.0317155	ENSG00000108602

### Sheet: late.pd.ctrl
gname	logFC	logCPM	PValue	FDR	ensemblID
ARMC10	-5.10993	4.47587	4.86223e-09	2.26175e-05	ENSG00000170632
SMIM10L2B-AS1	-3.58212	4.95903	1.14238e-05	0.0144314	ENSG00000228372
BIK	-3.99573	2.87114	8.11437e-05	0.0439913	ENSG00000100290
DCAF8L2	-3.61944	3.89673	5.80216e-05	0.0377731	ENSG00000189186
AC016550.2	-6.67393	2.51128	1.50789e-05	0.0161867	ENSG00000248363
AL031708.1	-8.4922	3.78931	2.11756e-09	1.45562e-05	ENSG00000261732
MIR103A2	-6.57714	3.11476	5.81958e-05	0.0377731	ENSG00000199024
AC009139.1	-4.64387	2.5465	6.99101e-05	0.0422654	ENSG00000260922
POLR3DP1	-7.3916	2.79915	2.1702e-06	0.00502307	ENSG00000214626
AL354993.1	-7.01903	2.50301	1.40255e-05	0.015658	ENSG00000231703
AC011593.1	-4.32614	2.85143	6.00117e-05	0.0380665	ENSG00000286290
TMEM63A	3.57767	7.43859	3.96288e-06	0.00650612	ENSG00000196187
AP000997.3	-5.86644	2.54066	1.36347e-05	0.015658	ENSG00000260254
LINC02883	-4.50702	2.44209	8.51139e-05	0.0439913	ENSG00000259416
OR10J2P	-5.56156	2.30034	8.43313e-05	0.0439913	ENSG00000248642
AC011294.1	-5.54972	5.06939	1.53607e-09	1.45562e-05	ENSG00000233539
C1QTNF9B	-4.94949	2.29642	4.24622e-05	0.03292	ENSG00000205863
LINC01435	-2.41574	6.38963	4.91934e-05	0.0357181	ENSG00000229981
ANKRD20A19P	-4.68354	2.79085	2.5946e-05	0.0231691	ENSG00000196593
RN7SL589P	-7.84021	3.18695	1.67174e-07	0.000424165	ENSG00000239247
ATP2A1	-3.20832	4.0356	4.76398e-05	0.0357181	ENSG00000196296
AP006545.1	-5.31769	2.91128	7.73311e-06	0.0107916	ENSG00000260949
AC104777.1	-6.63947	2.77078	2.4332e-06	0.00502307	ENSG00000232359
OR7E106P	-6.44455	2.35436	6.59052e-05	0.0408759	ENSG00000258550
TRIM75P	-4.73368	2.27387	3.92979e-05	0.0322589	ENSG00000250374
CCNG2P1	-6.96958	2.68503	7.15668e-06	0.0105128	ENSG00000258112
AC022146.1	-5.57255	2.24772	8.452e-05	0.0439913	ENSG00000269651
SLCO2A1	-3.09864	4.61296	1.93279e-05	0.0192657	ENSG00000174640
AC135050.6	-7.93384	3.27107	9.23098e-08	0.000286263	ENSG00000278133
AC023830.2	-5.72263	2.48341	2.08488e-05	0.0193963	ENSG00000261789
ATP6V1E2	-3.14686	4.98579	3.27538e-05	0.0277018	ENSG00000250565
CICP14	-5.1682	2.57483	2.04476e-05	0.0193963	ENSG00000281490
SNORD17	-6.73964	2.29945	4.99106e-05	0.0357181	ENSG00000212232
AC026474.1	-6.63267	2.22661	7.4203e-05	0.0422654	ENSG00000265113
MIR3609	-8.06385	3.38945	4.01598e-08	0.000160123	ENSG00000266019
MIR339	-6.63267	2.22661	7.4203e-05	0.0422654	ENSG00000199023
RN7SKP80	-8.72073	4.00739	3.7934e-10	1.05874e-05	ENSG00000202058
BVES-AS1	-6.01398	2.66667	2.56191e-06	0.00502307	ENSG00000203808
AL133325.2	-5.26326	2.59748	4.12898e-05	0.03292	ENSG00000233492
MEIS3P2	-6.78917	2.58932	1.18926e-05	0.0144314	ENSG00000188013
AL157396.1	-8.46094	3.75969	2.6077e-09	1.45562e-05	ENSG00000280660
AL162390.1	-8.02178	3.35096	5.17591e-08	0.000180575	ENSG00000274421
AC027796.1	-6.63267	2.22661	7.4203e-05	0.0422654	ENSG00000261916
LYG2	-4.24061	3.02653	1.62831e-05	0.0168319	ENSG00000185674
LINC00324	-6.19786	2.69948	3.2297e-06	0.00563381	ENSG00000178977
RNU6-946P	-8.46094	3.75969	2.6077e-09	1.45562e-05	ENSG00000206605
ZNF408	-4.37244	3.16137	5.13686e-05	0.0358424	ENSG00000175213
NOP9	-5.44701	2.30475	8.00164e-05	0.0439913	ENSG00000196943
CACTIN-AS1	-5.78292	3.66624	1.32725e-07	0.000370436	ENSG00000226800
AC007363.1	-6.51293	2.36554	5.33524e-05	0.0363187	ENSG00000270677
RNU6-94P	-7.17946	2.6274	6.25995e-06	0.0097064	ENSG00000271819
Z83846.1	-6.28211	2.80926	2.69961e-06	0.00502307	ENSG00000228194
BEND3P1	-5.42551	2.66998	2.65643e-05	0.0231691	ENSG00000231345
