## Supplementary material for "Dissecting the molecular landscape of Parkinson’s disease and Parkinson’s disease dementia using highly efficient snRNA-seq (HIF-snRNA-seq)": All-tablrs: endothelial.xlsx

### Sheet: early.pd.ctrl
gname	logFC	logCPM	PValue	FDR	ensemblID
ADM	5.5218	3.94282	6.66587e-07	0.000946514	ENSG00000148926
AC073263.2	5.68766	2.56799	0.000149806	0.0231806	ENSG00000279070
OR7E129P	6.35223	2.88336	1.11813e-05	0.00438552	ENSG00000180770
AL445228.3	5.99524	3.08096	1.91768e-05	0.00625552	ENSG00000271387
LINC01248	6.35223	2.88336	1.11813e-05	0.00438552	ENSG00000224128
DEFB108B	7.05662	3.0385	1.90841e-06	0.00164405	ENSG00000184276
AC044802.1	5.13655	2.55095	0.000147906	0.0231806	ENSG00000246777
PCDH18	4.80266	2.47598	0.000304301	0.0370585	ENSG00000189184
AC027688.1	6.80465	3.13836	1.69728e-06	0.00151743	ENSG00000260605
DRD4	6.59607	3.01692	4.29293e-06	0.00234672	ENSG00000069696
AC100775.1	5.25496	3.58231	6.75614e-05	0.0137047	ENSG00000267789
LINC01943	4.76678	3.00831	0.000154937	0.0238217	ENSG00000280721
ERLNC1	5.50757	2.49488	0.000205515	0.0286136	ENSG00000230550
AC140481.3	5.94715	3.12657	1.24938e-05	0.00478709	ENSG00000277668
BNIP3P29	6.06302	2.63797	5.57693e-05	0.0120208	ENSG00000269742
AC022441.2	5.99146	2.70319	4.22246e-05	0.0098996	ENSG00000251601
AC108105.1	5.2056	2.64812	7.71006e-05	0.0145401	ENSG00000287597
AP002001.1	5.17842	2.69487	0.000295523	0.0370585	ENSG00000254811
TPO	4.273	3.66226	0.000107853	0.0184643	ENSG00000115705
JMJD1C-AS1	6.40187	2.91903	1.10816e-05	0.00438552	ENSG00000272767
AC124276.2	4.18649	3.47762	0.000282617	0.0370585	ENSG00000255400
ART4	5.91557	2.68373	5.67701e-05	0.0120208	ENSG00000111339
AC108515.1	7.02055	3.27093	3.6457e-06	0.00220009	ENSG00000253170
CNN1	4.24314	3.55567	0.00017234	0.0253665	ENSG00000130176
C11orf21	5.40807	2.45678	0.000298457	0.0370585	ENSG00000110665
AC093227.2	5.86565	5.15146	1.64506e-10	3.971e-06	ENSG00000267552
ETV7-AS1	6.32186	3.2625	3.0556e-05	0.00805309	ENSG00000224666
AL512306.2	5.40807	2.45678	0.000298457	0.0370585	ENSG00000240219
FGB	6.36425	2.89046	1.11609e-05	0.00438552	ENSG00000171564
AL023553.1	4.98794	3.51271	1.46737e-05	0.0052867	ENSG00000286491
AC131956.3	5.37244	2.90379	0.00025052	0.0334105	ENSG00000287441
CASP6	4.00742	4.66178	2.07313e-05	0.0066063	ENSG00000138794
AC008764.8	5.02107	3.038	6.74532e-05	0.0137047	ENSG00000279529
AC011525.1	5.92141	2.67065	5.64931e-05	0.0120208	ENSG00000261400
AL139128.1	5.38478	2.76128	0.000172143	0.0253665	ENSG00000234937
AC008764.4	7.80261	3.69825	9.47433e-08	0.000254112	ENSG00000268790
NTAN1P1	7.79993	3.80346	5.48997e-08	0.000179568	ENSG00000270965
AC026108.2	5.84771	2.6373	7.67806e-05	0.0145401	ENSG00000288092
VCAM1	6.27548	2.84869	1.85358e-05	0.0062514	ENSG00000162692
IL22	5.84771	2.6373	7.67806e-05	0.0145401	ENSG00000127318
LINC02248	3.98014	4.20815	8.32466e-05	0.0154576	ENSG00000235160
SHANK2-AS2	6.88022	3.18401	1.34269e-06	0.00135047	ENSG00000236262
AC005618.1	6.50722	3.02676	1.38921e-05	0.00523972	ENSG00000272070
AC090457.1	6.68321	3.06682	3.29923e-06	0.00215244	ENSG00000264108
AC096736.1	5.4251	3.00411	2.07995e-05	0.0066063	ENSG00000248912
AL121583.1	6.35293	3.58783	9.27965e-07	0.00123445	ENSG00000277692
CNDP1	3.61829	4.7141	0.000111085	0.0188837	ENSG00000150656
AP004607.8	5.50757	2.49488	0.000205515	0.0286136	ENSG00000255360
PRDM14	4.92884	3.41642	2.78767e-05	0.00779319	ENSG00000147596
RSPH10B	3.98787	4.57784	7.5618e-05	0.0145401	ENSG00000155026
AC025031.1	6.24174	2.82596	1.86462e-05	0.0062514	ENSG00000257496
AL590787.1	6.1831	2.79631	2.44624e-05	0.00715334	ENSG00000260509
AL954642.1	5.72004	2.71105	3.17276e-05	0.00805309	ENSG00000237419
AL023283.1	5.13412	2.93855	6.17829e-05	0.0127468	ENSG00000285598
AP002761.2	4.73774	3.51398	0.000124739	0.0210564	ENSG00000256568
AC009531.1	6.12196	2.76599	3.23605e-05	0.00805309	ENSG00000226063
PRICKLE3	5.40129	2.91434	0.000160928	0.0241346	ENSG00000012211
ANKRD20A19P	5.26881	3.84267	3.47249e-06	0.00216613	ENSG00000196593
ATP5MC1P8	7.26559	3.42956	1.1372e-06	0.00124777	ENSG00000224948
SYNPR-AS1	5.03906	4.71489	1.28806e-07	0.000310925	ENSG00000241359
AC007952.4	5.42311	2.58113	0.000105247	0.0182773	ENSG00000262202
KLF2P4	6.31057	2.86224	1.43401e-05	0.0052867	ENSG00000236516
NPHS2	4.48469	3.41886	7.37545e-05	0.0145401	ENSG00000116218
AP001804.1	5.62149	2.90906	3.99591e-05	0.00957221	ENSG00000285561
FLG2	6.12795	3.25938	4.37476e-06	0.00234672	ENSG00000143520
AP001652.1	6.03479	2.89948	4.00511e-05	0.00957221	ENSG00000255523
AC012615.4	5.92141	2.67065	5.64931e-05	0.0120208	ENSG00000267141
APOC4-APOC2	5.68766	2.56799	0.000149806	0.0231806	ENSG00000224916
RNU1-78P	6.12196	2.76599	3.23605e-05	0.00805309	ENSG00000212550
AC079178.1	6.84294	3.16138	1.65541e-06	0.00151743	ENSG00000231388
LINC01613	6.84294	3.16138	1.65541e-06	0.00151743	ENSG00000261432
AC100807.2	5.50757	2.49488	0.000205515	0.0286136	ENSG00000253783
AC024060.2	5.6418	2.55098	0.000147911	0.0231806	ENSG00000271870
SLC22A20P	4.2808	5.06051	6.38504e-06	0.00314548	ENSG00000197847
AL713866.1	6.24174	2.82596	1.86462e-05	0.0062514	ENSG00000261642
AC068196.1	4.19522	3.68989	0.000206254	0.0286136	ENSG00000238171
AC108457.1	5.11695	2.65139	0.000394052	0.0468573	ENSG00000285663
AC007159.1	6.05821	2.73496	3.20106e-05	0.00805309	ENSG00000261146
FAR2P2	4.75466	3.23435	5.05646e-05	0.0116246	ENSG00000178162
AL133325.2	8.37495	4.1527	2.17212e-09	2.59453e-05	ENSG00000233492
LINC00410	4.49068	3.37734	0.000284719	0.0370585	ENSG00000231674
AKR1D1	3.92763	4.42238	6.91093e-05	0.0139019	ENSG00000122787
PLCB2-AS1	5.02962	2.46313	0.000300414	0.0370585	ENSG00000259307
AC231759.1	6.05821	2.73496	3.20106e-05	0.00805309	ENSG00000276474
DTX4	3.34079	4.99308	0.000336404	0.0404003	ENSG00000110042
AC127459.2	6.74359	3.2675	1.97512e-06	0.00164405	ENSG00000261090
PROC	5.10561	3.96731	2.17849e-06	0.00175289	ENSG00000115718
DEFB115	7.40008	3.40532	1.02278e-06	0.00123445	ENSG00000215547
SLC29A4P2	5.51182	2.83797	0.000101681	0.0179352	ENSG00000214660
AIMP2	3.40241	5.03416	0.000229356	0.0307579	ENSG00000106305
AL158834.2	4.80266	2.47598	0.000304301	0.0370585	ENSG00000227253
AC090124.1	5.68766	2.56799	0.000149806	0.0231806	ENSG00000255227
RPL12P11	5.47274	2.54073	0.00021467	0.0294427	ENSG00000232493
AC083806.2	5.82439	2.62987	7.6557e-05	0.0145401	ENSG00000274554
AC109782.1	5.68766	2.56799	0.000149806	0.0231806	ENSG00000286447
HSPG2	-4.51021	6.4332	0.000290639	0.0370585	ENSG00000142798
AC007731.4	6.65032	3.77681	5.79071e-08	0.000179568	ENSG00000277971
ASPDH	4.26742	3.04532	0.000301158	0.0370585	ENSG00000204653
AC025048.4	4.96696	3.41037	2.80876e-05	0.00779319	ENSG00000267416
AC012101.2	6.21017	2.81154	2.43633e-05	0.00715334	ENSG00000287281
AC008533.1	6.61652	4.08723	1.39171e-08	7.19283e-05	ENSG00000285366
AC072022.1	4.83253	3.33197	2.78159e-05	0.00779319	ENSG00000228804
OR2T33	6.4592	3.24794	3.78222e-06	0.00222681	ENSG00000177212
AC106760.1	4.71808	2.9431	0.000159991	0.0241346	ENSG00000251196
AC104971.2	4.7446	2.74998	0.000225584	0.030421	ENSG00000267579
ABCB11	3.58371	4.46609	0.000218445	0.0297912	ENSG00000073734
RPS12P3	6.33598	2.95148	8.69565e-06	0.00411577	ENSG00000232713
KRT16	5.92141	2.67065	5.64931e-05	0.0120208	ENSG00000186832
CD1C	5.68766	2.56799	0.000149806	0.0231806	ENSG00000158481
AC005258.2	7.28961	3.18899	5.67872e-07	0.000856742	ENSG00000286880
Z97205.2	5.60058	3.38513	3.94401e-06	0.00226677	ENSG00000260422
AC131888.1	4.24666	2.75393	0.000300786	0.0370585	ENSG00000280182
RHPN1-AS1	6.69571	3.0576	1.1191e-05	0.00438552	ENSG00000254389
AP001531.1	5.65839	2.91072	3.99433e-05	0.00957221	ENSG00000287719
RSU1P1	5.66803	3.25996	9.26403e-05	0.0169412	ENSG00000230425
AC145285.1	5.62879	3.44855	3.13657e-06	0.00215244	ENSG00000240634
AC008164.1	4.44076	3.7298	8.98012e-05	0.0165474	ENSG00000223536
CXorf66	6.40441	2.91116	1.1103e-05	0.00438552	ENSG00000203933
RARRES2	4.57304	3.72522	2.39593e-05	0.00715334	ENSG00000106538
AC183088.3	5.50757	2.49488	0.000205515	0.0286136	ENSG00000287345
PRAMEF19	7.26559	3.42956	1.1372e-06	0.00124777	ENSG00000204480
AC018645.1	6.40441	2.91116	1.1103e-05	0.00438552	ENSG00000250756
CDH16	5.51198	3.03936	2.44187e-05	0.00715334	ENSG00000166589
ADAM20P2	5.46687	2.92243	0.000199479	0.0286136	ENSG00000248574
TGFB1I1	7.12125	3.61033	1.60391e-07	0.000322641	ENSG00000140682
AC023983.2	5.7107	2.64368	7.697e-05	0.0145401	ENSG00000273321
RNU7-197P	5.62131	2.5415	0.000146588	0.0231806	ENSG00000239168
PPDPFL	6.24174	2.82596	1.86462e-05	0.0062514	ENSG00000168333
AC021134.2	6.07504	3.11149	9.41916e-05	0.0169678	ENSG00000287072
ANXA1	5.08244	2.7297	0.000224196	0.0304037	ENSG00000135046
KCNA5	5.16398	2.65785	0.000291909	0.0370585	ENSG00000130037
AC011029.1	4.27203	3.93433	5.96145e-05	0.0125133	ENSG00000287352
Z84468.1	4.15276	3.19331	0.000190494	0.027842	ENSG00000281732
AC092059.1	7.88784	3.76331	5.95113e-08	0.000179568	ENSG00000239991
LINC00373	4.13113	3.39503	0.000305507	0.0370585	ENSG00000231019
CCDC71	4.32137	3.94871	2.49177e-05	0.00716057	ENSG00000177352
GLYATL3	3.28705	5.86743	6.05339e-05	0.0125968	ENSG00000203972
AC010491.1	4.52828	2.91134	0.000315637	0.0380958	ENSG00000261360
AC006463.1	8.21215	3.89395	1.48988e-08	7.19283e-05	ENSG00000225795
NSA2P6	5.68766	2.56799	0.000149806	0.0231806	ENSG00000250980
AC016930.1	6.40441	2.91116	1.1103e-05	0.00438552	ENSG00000223738
HS3ST3A1	3.54797	5.05617	0.000144022	0.0231806	ENSG00000153976
AL160408.6	5.21303	3.98746	1.63115e-05	0.00579036	ENSG00000282097
AL049833.2	6.05821	2.73496	3.20106e-05	0.00805309	ENSG00000259026
AC117481.1	4.12234	3.30269	0.000356305	0.0425785	ENSG00000287398
TMEM174	4.77929	2.82898	0.000131075	0.0219724	ENSG00000164325
ATIC	3.30553	5.3547	9.81155e-05	0.0175438	ENSG00000138363
ZNF84-DT	5.93897	2.77651	2.45962e-05	0.00715334	ENSG00000246394
ERCC6L	4.9733	3.47614	9.73267e-06	0.00438552	ENSG00000186871
AC021851.2	2.8071	6.22079	0.000171168	0.0253665	ENSG00000287621
AL133268.2	6.12196	2.76599	3.23605e-05	0.00805309	ENSG00000223623
AL844892.1	6.06302	2.63797	5.57693e-05	0.0120208	ENSG00000286359
LIPF	7.62884	4.10987	3.22448e-09	2.59453e-05	ENSG00000182333
MS4A19P	5.64055	3.76646	1.00176e-06	0.00123445	ENSG00000283601
ALKAL2	6.49515	2.85556	1.1264e-05	0.00438552	ENSG00000189292
AL121897.1	5.54647	2.67593	5.66057e-05	0.0120208	ENSG00000287850
CHEK2P3	5.36091	2.49489	0.000205517	0.0286136	ENSG00000234898
AL356234.1	6.50335	2.96508	6.91239e-06	0.00333717	ENSG00000220412
AC093673.2	5.45108	2.53171	0.000212926	0.0293704	ENSG00000272619
CCNJP1	6.68321	3.06682	3.29923e-06	0.00215244	ENSG00000227491
AC048383.1	6.59607	3.01692	4.29293e-06	0.00234672	ENSG00000259503
SDHD	6.05821	2.73496	3.20106e-05	0.00805309	ENSG00000204370
LINC02131	5.81871	2.63203	5.56328e-05	0.0120208	ENSG00000261154
PCDHB10	4.40648	3.0153	0.000191465	0.027842	ENSG00000120324
SLC17A8	4.43566	4.56084	1.91187e-05	0.00625552	ENSG00000179520
AL352979.4	5.40807	2.45678	0.000298457	0.0370585	ENSG00000288045
AC008517.1	6.55042	2.99125	5.4682e-06	0.00274994	ENSG00000248588
LONRF1	4.93282	3.80996	4.50071e-06	0.0023618	ENSG00000154359
SIX1	5.68072	3.94944	2.45212e-06	0.00190941	ENSG00000126778
MAF	4.67028	4.30919	3.4997e-06	0.00216613	ENSG00000178573
AL671862.1	6.89854	3.69583	1.51633e-07	0.000322641	ENSG00000225011
AC026412.4	6.05821	2.73496	3.20106e-05	0.00805309	ENSG00000288549
AC012157.3	5.64781	2.8693	7.92341e-05	0.0148266	ENSG00000286991
ZSCAN5DP	5.76996	2.60309	0.000106199	0.018311	ENSG00000267908
AC023968.2	5.4322	2.46698	0.00030159	0.0370585	ENSG00000259493
PPIAP6	6.099	3.06435	1.11076e-05	0.00438552	ENSG00000258477
AC007342.8	5.92141	2.67065	5.64931e-05	0.0120208	ENSG00000279741
BX323046.1	5.84771	2.6373	7.67806e-05	0.0145401	ENSG00000273175
NSG1	3.50612	6.9132	4.74958e-07	0.000764334	ENSG00000168824
AC005586.2	6.75841	3.07774	2.66732e-06	0.00201208	ENSG00000261305
FCN3	4.50325	2.91308	0.00016097	0.0241346	ENSG00000142748
PIAS3	4.90527	4.71237	3.30289e-07	0.000569489	ENSG00000131788
PRG4	5.66739	2.55589	0.000103746	0.0181474	ENSG00000116690
AC087623.1	4.30457	2.96758	0.000159231	0.0241346	ENSG00000255201
LINC02492	3.86233	3.97694	0.000262425	0.0348059	ENSG00000250590
AC026336.2	6.775	3.72741	2.59513e-07	0.000481876	ENSG00000259862
AL359513.1	5.60048	2.53193	0.000145232	0.0231806	ENSG00000278238
TDGF1P7	4.90253	2.70146	0.000296139	0.0370585	ENSG00000269584
HBD	5.75841	2.83339	0.000101791	0.0179352	ENSG00000223609
AC095059.2	6.4485	2.82361	1.44894e-05	0.0052867	ENSG00000249239
AC083841.2	5.35432	3.01276	3.80535e-05	0.0093732	ENSG00000253715
AC018648.1	4.94593	2.47705	0.000304621	0.0370585	ENSG00000272905
AC091932.3	6.1831	2.79631	2.44624e-05	0.00715334	ENSG00000280185
AC096675.1	5.98596	2.70425	4.22411e-05	0.0098996	ENSG00000287197
ETS1	4.12671	5.45289	1.30974e-06	0.00135047	ENSG00000134954
AC114689.2	6.68321	3.06682	3.29923e-06	0.00215244	ENSG00000265240
AL592430.1	4.50408	3.25376	9.33648e-05	0.0169454	ENSG00000232682
CHCHD2P5	5.68766	2.56799	0.000149806	0.0231806	ENSG00000223490
TRIM6-TRIM34	5.21838	3.45954	4.71278e-06	0.00242046	ENSG00000258588
LINC02836	5.20788	2.90203	0.0002003	0.0286136	ENSG00000237567
LINC00482	5.55545	2.75025	4.29307e-05	0.00996446	ENSG00000185168
SERTM2	6.68321	3.06682	3.29923e-06	0.00215244	ENSG00000260802
ZNF582	4.04646	4.53373	2.16104e-05	0.00677474	ENSG00000018869

### Sheet: late.pd.ctrl
gname	logFC	logCPM	PValue	FDR	ensemblID
MRPL38	-6.58647	3.93544	3.43926e-06	0.00849671	ENSG00000204316
OR2G3	-6.69187	4.10914	1.29515e-06	0.00419888	ENSG00000177476
AC020633.1	7.54303	5.55654	5.42143e-06	0.00946416	ENSG00000240890
LINC01210	-7.21459	4.39758	1.04224e-07	0.000788421	ENSG00000239513
ZIC3	-5.49302	3.91921	2.56326e-05	0.0342181	ENSG00000156925
C1orf35	-3.50358	8.1561	5.62615e-07	0.002128	ENSG00000143793
TMEM78	-8.14196	5.1797	7.42073e-10	1.68406e-05	ENSG00000177800
RPS15AP13	-6.17518	3.74578	1.66211e-05	0.023575	ENSG00000228568
AL357153.2	-3.61555	6.47621	3.94325e-06	0.00849671	ENSG00000257759
AL133383.1	-6.47612	3.93656	4.11844e-06	0.00849671	ENSG00000261729
SND1-IT1	-6.35534	3.78292	1.03201e-05	0.0167289	ENSG00000279078
AC104695.3	-6.51336	3.88612	5.04902e-06	0.00946416	ENSG00000270640
AC004967.2	-6.07931	3.61549	3.18367e-05	0.040139	ENSG00000285725
SNHG20	7.3399	5.39267	1.33272e-05	0.0201631	ENSG00000234912
CTSD	-6.96222	4.20382	4.75911e-07	0.002128	ENSG00000117984
AC116038.1	-7.16746	4.36069	1.41064e-07	0.000800327	ENSG00000231243
AC018362.1	-7.68548	4.78285	2.91876e-08	0.000331191	ENSG00000261684
RSKR	-6.72269	4.02989	1.66533e-06	0.00472413	ENSG00000167524
