## Supplementary material for "Dissecting the molecular landscape of Parkinson’s disease and Parkinson’s disease dementia using highly efficient snRNA-seq (HIF-snRNA-seq)": All-tablrs: excitatory.xlsx

### Sheet: early.pd.ctrl
gname	logFC	logCPM	PValue	FDR	ensemblID
LINC02322	5.79788	-1.05858	9.03793e-05	0.0277084	ENSG00000258556
VN1R66P	5.65604	-1.03071	0.000213184	0.0416023	ENSG00000237185
ZNF749	2.85256	3.34444	0.00015325	0.0358969	ENSG00000186230
OR13C8	5.72373	-1.00234	0.000164347	0.0358969	ENSG00000186943
ZNF284	3.47669	1.05975	0.000150955	0.0358969	ENSG00000186026
FOXJ1	4.46375	1.19448	1.42253e-05	0.0115484	ENSG00000129654
LINC00622	4.19335	1.51313	8.96846e-05	0.0277084	ENSG00000260941
PPIAP8	6.11686	-0.6529	3.57207e-05	0.0179971	ENSG00000225185
AP002748.3	5.58495	-1.05979	0.000280553	0.0490204	ENSG00000254596
GIMD1	4.39103	0.52033	4.24171e-05	0.0190256	ENSG00000250298
RPL6P8	6.03217	-0.981698	0.000126533	0.0333021	ENSG00000242285
AC099552.4	5.85551	-0.750609	0.000120086	0.0331217	ENSG00000278998
OR52E1	7.11267	0.305415	1.75543e-06	0.00349119	ENSG00000273085
AC130304.1	4.96767	0.0473925	2.04767e-05	0.0131145	ENSG00000280064
WASHC2A	1.98702	5.30524	2.34782e-05	0.0140821	ENSG00000099290
SPATA31C2	5.945	0.342536	2.35596e-07	0.00108283	ENSG00000177910
AP001002.1	6.27416	-0.765881	3.95532e-05	0.0185513	ENSG00000279209
AL513548.2	4.95818	-0.388039	0.000179574	0.0383364	ENSG00000271071
AC008073.1	5.47136	1.03864	3.93376e-07	0.0014138	ENSG00000223754
DNAJB1	2.4109	5.89057	6.00202e-05	0.0236248	ENSG00000132002
RNU6-711P	5.02266	-1.01038	0.000264434	0.0485057	ENSG00000253064
AL138957.1	5.67551	-0.778196	4.301e-05	0.0190256	ENSG00000235625
RNU4-41P	5.06769	-0.843875	0.000194183	0.0396844	ENSG00000201296
RN7SL415P	6.76581	-0.904522	1.3043e-05	0.0114617	ENSG00000240961
CXCL10	6.08452	-0.838864	1.92443e-05	0.0130213	ENSG00000169245
AC026803.1	4.587	0.71006	2.82674e-05	0.0157997	ENSG00000260366
MAGEA8-AS1	4.49764	-0.755519	8.11309e-05	0.0264284	ENSG00000230899
CAPN3	3.83133	0.270537	0.000283994	0.0492261	ENSG00000092529
H2AC1	5.58495	-1.05979	0.000280553	0.0490204	ENSG00000164508
COX6CP3	7.31012	-0.716653	1.21253e-05	0.0111751	ENSG00000266251
H2BC3	5.96337	-0.483389	1.80499e-05	0.0130213	ENSG00000276410
AC107214.2	4.39651	0.218036	0.000135786	0.0342927	ENSG00000272744
KRT18P17	6.03292	-0.863901	7.96629e-05	0.0264184	ENSG00000213943
TRIM49C	4.56308	-0.901636	0.000249701	0.0464048	ENSG00000204449
RPSAP45	5.13278	-0.510554	3.79522e-05	0.0185513	ENSG00000219773
AC148476.1	6.01831	-0.481748	5.91638e-06	0.00770904	ENSG00000274373
Z99916.3	4.96118	0.280249	7.25651e-05	0.0261144	ENSG00000279298
AP001425.1	6.36578	0.666986	7.63676e-07	0.0019238	ENSG00000270835
CLDN3	4.99545	-0.77224	6.77022e-05	0.0251491	ENSG00000165215
OR5BN1P	5.5101	-1.0896	0.00028151	0.0490204	ENSG00000254848
RNY1P5	4.89386	-0.983482	0.000123144	0.0333021	ENSG00000206617
AC022690.1	5.87899	-0.59619	1.20201e-06	0.00252334	ENSG00000254425
SIGLEC10-AS1	6.44275	-0.15234	4.11565e-07	0.0014138	ENSG00000255441
ADAT1	2.84968	4.77949	6.66872e-07	0.0019238	ENSG00000065457
KRT8P3	4.96745	-0.836062	0.000144514	0.0350445	ENSG00000254285
AC025588.4	5.78833	-0.974634	0.000163672	0.0358969	ENSG00000274219
AC138647.1	3.86563	0.0583224	0.000138074	0.034416	ENSG00000226490
MYL12B	2.38418	4.21129	0.00021953	0.0425404	ENSG00000118680
OC90	5.17146	0.579232	3.60327e-06	0.00544628	ENSG00000253117
AC018557.1	3.17077	4.02072	1.14858e-05	0.0111285	ENSG00000260465
AC008555.6	3.96057	0.182427	8.47015e-05	0.0273557	ENSG00000280106
AC131009.2	2.19005	3.61596	0.000250525	0.0464048	ENSG00000256955
KRT8P8	7.07195	-0.356995	2.54246e-06	0.00457485	ENSG00000223940
VDAC1P11	6.18334	-0.676684	1.88973e-05	0.0130213	ENSG00000237679
SNX2P2	6.46415	-0.64887	6.28625e-05	0.0239938	ENSG00000236460
RPS23P9	5.65604	-1.03071	0.000213184	0.0416023	ENSG00000231586
AC009315.1	2.52665	3.9684	6.96783e-06	0.00877645	ENSG00000286797
AC233981.2	6.17323	-0.796948	5.23164e-05	0.0223348	ENSG00000274398
AL035587.3	3.55095	0.671512	0.000155002	0.0358969	ENSG00000288010
NDUFA11	5.28883	-0.0872787	0.000190947	0.039428	ENSG00000174886
AC009731.1	6.17108	0.651187	2.03205e-06	0.00383926	ENSG00000287229
TIMM13	2.82287	4.18771	3.95569e-05	0.0185513	ENSG00000099800
AL359979.2	6.02083	-0.869878	8.02152e-05	0.0264184	ENSG00000236846
AC005865.2	3.99454	1.91981	2.45697e-05	0.0145065	ENSG00000287712
OR5J1P	5.72373	-1.00234	0.000164347	0.0358969	ENSG00000181780
OR6C65	6.30374	-0.752483	0.00019534	0.0396844	ENSG00000205328
AC096733.2	2.83953	1.90371	0.000152423	0.0358969	ENSG00000273472
AC073585.1	4.04052	0.144595	0.000185256	0.0388904	ENSG00000286088
AP000781.1	3.47592	1.66214	3.94099e-05	0.0185513	ENSG00000254662
CEBPB	2.65807	4.00091	9.57837e-05	0.0287252	ENSG00000172216
HNRNPA1P18	5.78833	-0.974634	0.000163672	0.0358969	ENSG00000229910
CTSG	5.7564	-0.988405	0.00016401	0.0358969	ENSG00000100448
DUSP2	5.65846	1.33057	1.02873e-08	7.77452e-05	ENSG00000158050
AC112203.1	6.19729	-0.786859	1.97085e-05	0.0130653	ENSG00000251193
LKAAEAR1	4.51362	0.613742	6.15544e-05	0.0237343	ENSG00000171695
TRBJ2-1	5.58495	-1.05979	0.000280553	0.0490204	ENSG00000211764
H4C11	5.21967	-0.753342	4.33008e-05	0.0190256	ENSG00000197238
IGLV7-46	5.49279	-1.09793	0.000247782	0.0463512	ENSG00000211649
AL359920.1	5.78833	-0.974634	0.000163672	0.0358969	ENSG00000277549
LINC02409	5.22869	-0.0677159	8.623e-06	0.00958345	ENSG00000257920
SERPINH1	3.46411	3.53704	5.32098e-06	0.00748645	ENSG00000149257
AL117353.1	3.74783	1.65686	1.33576e-05	0.0114714	ENSG00000287283
AC073347.1	5.62094	-1.04516	0.000213588	0.0416023	ENSG00000230936
HNRNPA1P15	6.88656	-0.94133	3.49411e-05	0.0179971	ENSG00000214761
AC023055.1	3.91286	0.845474	0.000236682	0.0447175	ENSG00000257390
Z84466.1	4.63201	0.38621	5.48804e-05	0.0226609	ENSG00000283743
GLULP4	5.54802	-1.0746	0.000281038	0.0490204	ENSG00000178723
RNU4-18P	6.5077	-0.730989	2.28679e-05	0.0139372	ENSG00000252560
H2BC16P	6.2968	-0.621886	4.1137e-05	0.0187282	ENSG00000217646
ATG9B	2.6007	2.26079	0.000145299	0.0350445	ENSG00000181652
AL513478.3	5.38862	-0.507857	1.72666e-05	0.0130213	ENSG00000284658
TUBB8P1	6.02083	-0.869878	8.02152e-05	0.0264184	ENSG00000229298
AC073632.1	6.37156	-0.307534	2.9492e-05	0.0159202	ENSG00000287871
FAM167B	4.31229	0.359596	7.33759e-05	0.0261571	ENSG00000183615
STK16	3.44043	3.326	2.61575e-05	0.014976	ENSG00000115661
OR5K1	4.69455	0.417868	6.1057e-05	0.0237343	ENSG00000232382
PRSS3P4	6.4124	-0.779741	3.22892e-05	0.016946	ENSG00000204982
TMEM239	5.79079	0.436887	1.39085e-05	0.0115484	ENSG00000198326
AC074212.1	4.41072	-0.78401	5.85741e-05	0.0232983	ENSG00000259605
LINC01699	4.77423	-0.118857	1.43641e-05	0.0115484	ENSG00000179452
AC018797.1	6.60527	-0.67837	1.64373e-05	0.0126758	ENSG00000224207
AC007370.2	4.14555	1.8705	1.90248e-05	0.0130213	ENSG00000250371
RPL31P47	6.26648	-0.750682	3.54128e-05	0.0179971	ENSG00000233541
AC007064.4	6.30374	-0.752483	0.00019534	0.0396844	ENSG00000283535
ZNF674	1.9549	4.4229	0.000268594	0.0490204	ENSG00000251192
AP005119.1	6.75009	-0.476758	9.29716e-06	0.0100375	ENSG00000263396
AL132982.1	5.7564	-0.988405	0.00016401	0.0358969	ENSG00000286498
AL133232.1	6.03326	-0.963984	8.90654e-05	0.0277084	ENSG00000231604
AC011005.4	4.95514	0.735172	5.34931e-06	0.00748645	ENSG00000243230
AC013799.1	5.25584	-0.5519	0.000124255	0.0333021	ENSG00000254754
AC074052.1	5.85012	-0.947564	0.00012779	0.0333021	ENSG00000260379
EID1	2.4501	4.84214	0.000117772	0.0328591	ENSG00000255302
C7orf25	4.63132	0.69636	6.85516e-05	0.0251491	ENSG00000136197
AC087518.1	5.86402	-0.559746	2.1469e-05	0.0135208	ENSG00000253381
AC125238.1	5.5101	-1.0896	0.00028151	0.0490204	ENSG00000233031
AC079140.5	4.63956	-0.0648812	6.80214e-05	0.0251491	ENSG00000251689
CORO1C	1.64912	6.30696	0.00013844	0.034416	ENSG00000110880
AC027343.1	5.73593	-0.552123	3.97664e-05	0.0185513	ENSG00000249638
EID2	3.12865	1.64976	0.000239097	0.044949	ENSG00000176396
AL359538.2	5.99376	-0.882478	8.04012e-05	0.0264184	ENSG00000285228
VN1R32P	5.5101	-1.0896	0.00028151	0.0490204	ENSG00000230361
SFXN4P1	6.92321	-0.891689	1.56144e-05	0.0122921	ENSG00000270390
AC090695.1	6.31091	-0.728199	2.94477e-05	0.0159202	ENSG00000259381
KLRC4-KLRK1	4.80668	0.996285	3.38913e-06	0.00542149	ENSG00000255819
AL354980.2	5.4012	-0.649453	5.43765e-05	0.0226609	ENSG00000278694
VPREB1	4.21659	0.857855	8.84888e-05	0.0277084	ENSG00000169575
LALBA	4.82259	-0.54453	0.000135848	0.0342927	ENSG00000167531
LINC01143	5.03204	0.647061	9.21766e-05	0.0278646	ENSG00000237751
AL772284.1	5.70159	-1.02131	9.80569e-05	0.0291754	ENSG00000231270
AP003696.1	4.3028	-0.643346	0.000135705	0.0342927	ENSG00000253385
AL157904.1	5.29322	-1.00769	0.000178993	0.0383364	ENSG00000272715
AL049871.1	4.52316	-0.15172	0.000229565	0.0435908	ENSG00000258943
AC078867.1	5.54802	-1.0746	0.000281038	0.0490204	ENSG00000248850
KIF2B	6.49479	-0.518415	7.63893e-05	0.0264184	ENSG00000141200
HSPB1	2.07324	4.81984	0.000172749	0.0375152	ENSG00000106211
AC020922.3	5.857	-0.406662	3.3395e-06	0.00542149	ENSG00000269275
TTTY12	8.20685	-0.0518156	1.17688e-06	0.00252334	ENSG00000237048
AC009468.2	4.6875	1.34317	0.00018133	0.038494	ENSG00000234105
AC069234.4	5.4339	-1.11771	0.000125002	0.0333021	ENSG00000276188
FOXI1	5.77099	-0.550419	7.85029e-05	0.0264184	ENSG00000168269
AL023280.1	6.59597	-0.681258	7.88416e-06	0.00902785	ENSG00000237381
AC084851.3	6.03326	-0.963984	8.90654e-05	0.0277084	ENSG00000276637
HOXA11-AS	5.56963	-0.422139	5.51725e-05	0.0226609	ENSG00000240990
H2BC21	3.59162	3.26545	7.6636e-05	0.0264184	ENSG00000184678
AP001357.2	5.69029	-1.01644	0.000212776	0.0416023	ENSG00000267656
AC009237.11	7.73735	-0.426626	1.05041e-05	0.0104453	ENSG00000238162
RPSAP1	5.7515	-1.08135	0.000182686	0.0385651	ENSG00000228820
AL158832.1	6.27068	0.838342	1.29597e-07	0.000816179	ENSG00000235880
AC019176.1	6.74022	-0.603016	1.03783e-05	0.0104453	ENSG00000253262
GLYATL3	2.7863	5.83604	7.49681e-07	0.0019238	ENSG00000203972
ANKRD36BP2	1.91252	4.08833	0.000159339	0.0358969	ENSG00000230006
AC104389.6	4.50249	0.877081	5.73852e-05	0.0230683	ENSG00000284931
NDUFA5P3	4.57362	-0.430218	0.000145505	0.0350445	ENSG00000234853
CREB3	2.98652	3.74991	2.84324e-05	0.0157997	ENSG00000107175
AL049873.2	7.31012	-0.716653	1.21253e-05	0.0111751	ENSG00000258734
KRTAP21-1	7.03654	-0.874959	3.22107e-05	0.016946	ENSG00000187005
AC009237.5	6.00343	-0.77906	0.000108718	0.0311221	ENSG00000233037
OR52J3	5.7564	-0.988405	0.00016401	0.0358969	ENSG00000205495
AL583810.3	5.00218	-0.326603	0.000176455	0.0381012	ENSG00000259067
GPR182	4.26322	-0.712266	0.00026206	0.0483046	ENSG00000166856
OR5M5P	7.73735	-0.426626	1.05041e-05	0.0104453	ENSG00000185701
IGBP1P4	8.44478	0.772318	3.21159e-09	4.04521e-05	ENSG00000250325
AL391244.1	4.15602	-0.776257	4.05032e-05	0.0186646	ENSG00000225905
AC117500.2	5.85012	-0.947564	0.00012779	0.0333021	ENSG00000255933
AL356800.1	7.00591	0.48287	6.73866e-07	0.0019238	ENSG00000258934
AC068630.1	6.6793	-0.775026	5.26053e-05	0.0223348	ENSG00000287977
RNU1-36P	5.88003	-0.934258	0.000101174	0.0294082	ENSG00000202000
AC021851.2	2.35671	6.43838	2.57905e-07	0.00108283	ENSG00000287621
GAPT	4.96621	-0.1392	6.68699e-05	0.0251491	ENSG00000175857
SPX	3.01483	2.68937	0.000187892	0.0392258	ENSG00000134548
TMED9	2.14694	4.51822	0.000227297	0.0433782	ENSG00000184840
FXYD4	4.80844	-0.0640796	0.000110957	0.031289	ENSG00000150201
SPART-AS1	3.15552	2.30295	0.000153178	0.0358969	ENSG00000120664
DDX55P1	3.69882	1.39979	0.000104555	0.0301589	ENSG00000270863
OR10J6P	5.66711	-1.11559	0.000211665	0.0416023	ENSG00000158731
NPAP1L	5.93803	-0.908086	0.000100719	0.0294082	ENSG00000278499
AC002543.1	4.50699	-0.224025	7.46253e-05	0.0263539	ENSG00000235945
DLSTP1	5.51181	-1.09112	0.000136129	0.0342927	ENSG00000181227
AC009121.2	6.50436	-0.458341	3.67627e-05	0.0182783	ENSG00000212228
AL158825.1	6.41153	-0.227048	2.00785e-05	0.0130811	ENSG00000224297
MIR6126	6.66039	0.0104309	2.18856e-05	0.0135572	ENSG00000273776
AC097173.1	7.42971	-0.64088	7.84031e-06	0.00902785	ENSG00000250183
NDUFB10P1	6.36868	-0.794253	1.28937e-05	0.0114617	ENSG00000260870
AC087273.2	4.82708	-0.108462	2.58729e-05	0.014976	ENSG00000254054
AL160236.2	3.18885	1.66299	5.20311e-05	0.0223348	ENSG00000258892
FOXD1	3.75306	1.24809	0.000144279	0.0350445	ENSG00000251493
LINC00352	6.37061	-0.390352	5.86571e-06	0.00770904	ENSG00000227893
AC008735.4	4.91572	-0.897089	0.000189293	0.0393012	ENSG00000276488
Z99716.2	6.13318	-0.817779	1.92974e-05	0.0130213	ENSG00000286659
AC021594.1	5.6067	-0.576069	7.60665e-06	0.00902785	ENSG00000266924
RNU4-84P	5.80257	-0.501544	5.66999e-05	0.0230379	ENSG00000201070
NKX6-2	3.37634	3.65315	1.88346e-05	0.0130213	ENSG00000148826
OR4F28P	6.03292	-0.863901	7.96629e-05	0.0264184	ENSG00000257109
AC019322.4	4.79126	-0.784877	0.000222001	0.0425825	ENSG00000279417
AC078842.2	5.00093	0.813531	9.45289e-07	0.00223248	ENSG00000231114
NSG1	3.40053	6.67519	1.5239e-11	3.12661e-07	ENSG00000168824
SKA2P1	5.51871	-0.892	0.000129913	0.0336234	ENSG00000232387
FAM138B	6.60346	-0.648153	3.4434e-06	0.00542149	ENSG00000226516
AC100805.1	6.24283	1.04498	8.07158e-09	7.62502e-05	ENSG00000286878
BX088723.1	4.18614	-0.714727	0.000109832	0.0312047	ENSG00000283546
MPP7-DT	4.99363	0.486815	7.05731e-05	0.0256418	ENSG00000282996
GRAMD4P1	5.77494	-0.790698	0.000145605	0.0350445	ENSG00000227874
AC027020.2	3.43158	2.09522	8.82867e-05	0.0277084	ENSG00000270127
AC097358.1	5.62094	-1.04516	0.000213588	0.0416023	ENSG00000229863
AL049693.1	5.58495	-1.05979	0.000280553	0.0490204	ENSG00000216913
MTCO1P5	4.98057	-0.501118	0.000155572	0.0358969	ENSG00000233026
KRT10	6.1414	2.62387	1.65486e-11	3.12661e-07	ENSG00000186395
AGGF1P7	5.93803	-0.908086	0.000100719	0.0294082	ENSG00000260994
PARD3-AS1	4.95863	0.153124	0.000118264	0.0328591	ENSG00000226386
ADH5P2	5.42577	-0.841769	0.000220903	0.0425825	ENSG00000232676
AC087645.4	4.4763	-0.435595	0.000199933	0.0404004	ENSG00000283914
AC068880.3	4.32214	-0.714118	0.000201139	0.0404278	ENSG00000254201
MIR518F	5.85012	-0.947564	0.00012779	0.0333021	ENSG00000207706
CALML5	5.72373	-1.00234	0.000164347	0.0358969	ENSG00000178372
CSNK1A1L	6.52177	0.728065	1.82275e-07	0.000983946	ENSG00000180138
AC008735.5	5.85012	-0.947564	0.00012779	0.0333021	ENSG00000279063

### Sheet: late.pd.ctrl
gname	logFC	logCPM	PValue	FDR	ensemblID
AC069120.1	-7.16507	0.661344	6.74072e-05	0.0391934	ENSG00000253361
AL606490.1	-3.95298	0.785652	8.02868e-05	0.0431062	ENSG00000225055
AC138028.6	-5.62868	0.394804	4.70728e-05	0.0362136	ENSG00000278341
AL358215.3	-6.04156	0.734852	2.56268e-05	0.0274715	ENSG00000283999
LINC01819	-3.42514	1.22802	3.57688e-05	0.0309426	ENSG00000231826
TMEM63A	3.27642	7.67431	7.93411e-07	0.00469012	ENSG00000196187
AC037193.1	-5.29391	0.384832	7.81277e-05	0.0431062	ENSG00000287623
AL353625.1	-7.76361	1.13805	6.41015e-06	0.0133738	ENSG00000213073
TP53I13	-7.065	0.586194	9.55226e-05	0.0464109	ENSG00000167543
AC239367.2	-5.31579	0.794121	2.71091e-05	0.0274715	ENSG00000230926
AL078587.1	-5.18354	0.776214	1.8709e-05	0.0214055	ENSG00000231081
ENOX1-AS1	-5.80279	1.39842	1.44233e-06	0.00639456	ENSG00000233821
AC092849.2	-3.98605	1.32888	7.9261e-05	0.0431062	ENSG00000286938
SMIM26	-6.84991	0.44514	7.66979e-05	0.0431062	ENSG00000232388
AL157373.1	-5.55561	0.943912	6.93752e-07	0.00469012	ENSG00000225102
CNKSR3	-5.81012	1.77945	6.90568e-06	0.0136073	ENSG00000153721
AC016831.1	-6.16444	1.54324	2.91549e-05	0.0280429	ENSG00000226380
AC135782.2	-4.01184	0.124491	4.11712e-05	0.0331877	ENSG00000259989
COX5A	-1.88519	5.87806	9.29354e-06	0.0154289	ENSG00000178741
AC112236.3	-4.30144	0.55038	6.48598e-05	0.0391934	ENSG00000286896
AC093525.10	-7.065	0.586194	9.55226e-05	0.0464109	ENSG00000280402
Z82217.1	-3.57673	1.99662	5.51964e-05	0.0376482	ENSG00000279652
AC027343.2	-6.08263	0.590063	3.50016e-06	0.00955985	ENSG00000249865
AL512625.2	-4.72598	0.883363	6.11802e-05	0.0387489	ENSG00000229422
RN7SL130P	-7.5331	0.94933	1.66853e-05	0.0204066	ENSG00000244256
RNF17	-2.06162	4.2613	9.34194e-05	0.0464109	ENSG00000132972
AC064836.2	-4.25645	1.2455	4.92126e-05	0.0362136	ENSG00000273456
AC145098.2	-3.46786	1.5862	5.92878e-05	0.0382854	ENSG00000279821
SPATA6L	-2.30203	6.83485	1.11298e-08	0.000394753	ENSG00000106686
KRT76	-6.06426	0.39429	2.67843e-06	0.00955985	ENSG00000185069
ZBTB11-AS1	-4.4617	0.123193	9.98101e-05	0.0474168	ENSG00000256628
CTAGE12P	-5.49302	0.317872	8.3498e-05	0.0435516	ENSG00000215441
UBE2F	-7.26734	0.836668	3.10806e-06	0.00955985	ENSG00000184182
PABPN1L	-3.69539	0.820944	3.14779e-05	0.0286271	ENSG00000205022
AC073023.1	-4.42136	1.24047	5.00832e-05	0.0362136	ENSG00000253956
AC144522.1	-6.37023	0.265083	5.89212e-05	0.0382854	ENSG00000279925
TNFRSF14	-4.54777	0.681479	1.93861e-05	0.0214871	ENSG00000157873
AL049765.1	-5.76769	0.432096	9.5682e-06	0.0154289	ENSG00000232465
SRSF3P6	-7.11014	0.712604	5.06776e-05	0.0362136	ENSG00000233307
LINC01806	-7.06049	1.87609	4.51473e-08	0.000533762	ENSG00000227403
AP005329.1	-4.70215	1.25426	1.00063e-05	0.0154289	ENSG00000264235
AC010335.3	-6.92567	1.23727	1.04251e-05	0.0154289	ENSG00000280121
AL158825.2	-7.5331	0.94933	1.66853e-05	0.0204066	ENSG00000229587
AC020899.1	-6.32956	1.35203	4.66985e-06	0.011042	ENSG00000242858
CD2BP2-DT	-5.75001	1.30789	2.91939e-06	0.00955985	ENSG00000260219
AC010745.2	-2.33477	3.79048	8.14287e-05	0.0431062	ENSG00000228876
AL023775.1	-7.5331	0.94933	1.66853e-05	0.0204066	ENSG00000235008
AC004832.5	-7.31787	0.77879	3.79555e-05	0.0320525	ENSG00000273350
RPS3AP29	-7.19695	0.685582	5.93689e-05	0.0382854	ENSG00000237818
RPS4XP15	-4.78009	0.427245	1.09841e-05	0.0155834	ENSG00000240721
LINC01435	-1.65743	6.57832	2.67467e-05	0.0274715	ENSG00000229981
AL162431.3	-7.07151	0.593408	6.25734e-05	0.038936	ENSG00000270711
LINC01519	-6.34106	0.27136	6.62168e-05	0.0391934	ENSG00000237267
ANKRD11P1	-5.05285	0.217801	6.70705e-05	0.0391934	ENSG00000234429
AC007638.2	-4.95236	0.684637	8.64544e-05	0.0444401	ENSG00000263096
RPL21P136	-4.00709	0.497799	3.51159e-06	0.00955985	ENSG00000271215
CYP2A7	-4.43548	-0.175402	8.97093e-05	0.0454544	ENSG00000198077
LINC02182	-3.37414	2.06289	5.1051e-05	0.0362136	ENSG00000260420
TFAMP1	-5.16797	0.718013	5.37182e-05	0.0373584	ENSG00000230444
MIR3943	-7.88612	1.24063	3.77348e-06	0.00955985	ENSG00000264069
RPL5P23	-5.59663	0.907196	2.92541e-05	0.0280429	ENSG00000240395
RN7SL510P	-7.13248	0.636708	7.33934e-05	0.0419858	ENSG00000266308
CCRL2	-4.82254	0.422737	3.25103e-05	0.0288269	ENSG00000121797
KLHL6-AS1	-4.70543	0.690839	4.00564e-05	0.03304	ENSG00000242522
AC107391.1	-5.14242	0.123686	1.79987e-05	0.0212793	ENSG00000251310
AL157396.1	-7.65295	1.04672	1.04402e-05	0.0154289	ENSG00000280660
PIK3CD-AS1	-6.47907	0.752265	8.92623e-06	0.0154289	ENSG00000179840
MAFG-DT	-3.36319	2.25371	3.13131e-05	0.0286271	ENSG00000265688
AC020930.1	-4.61639	0.963775	4.70561e-05	0.0362136	ENSG00000287783
RNASEH1	-8.35095	1.64206	4.21748e-07	0.00373964	ENSG00000171865
GRIFIN	-7.54923	1.75945	3.07149e-08	0.000533762	ENSG00000275572
MAP10	-4.8928	0.202001	0.000100267	0.0474168	ENSG00000212916
FXN	-7.74498	1.12327	6.24068e-06	0.0133738	ENSG00000165060
