## Supplementary material for "Dissecting the molecular landscape of Parkinson’s disease and Parkinson’s disease dementia using highly efficient snRNA-seq (HIF-snRNA-seq)": All-tablrs: inhibitory.xlsx

### Sheet: early.pd.ctrl
gname	logFC	logCPM	PValue	FDR	ensemblID
AC068931.1	4.23461	2.24083	2.63071e-05	0.0140005	ENSG00000286648
AC005495.1	4.46554	0.585074	0.000263743	0.0453889	ENSG00000285931
RSL24D1P6	6.36451	0.59778	3.12045e-05	0.0143286	ENSG00000224452
REG1B	5.03709	1.60634	3.90481e-05	0.0160769	ENSG00000172023
AC011503.4	5.96293	1.17344	2.37336e-05	0.0133096	ENSG00000287399
AL513497.1	4.15839	1.55543	0.000258533	0.0449327	ENSG00000279443
AL512791.2	5.45897	0.64788	0.000159533	0.0355376	ENSG00000275198
CYP26C1	5.47955	0.469007	9.08724e-05	0.0257019	ENSG00000187553
CSH2	6.00193	0.518903	5.09634e-05	0.0185393	ENSG00000213218
RNU6ATAC23P	5.66501	0.622604	0.000130946	0.0320236	ENSG00000221375
RNA5SP284	5.42402	0.272146	0.000323879	0.0495266	ENSG00000207277
ATP5MC1P4	5.91931	0.480104	8.37871e-05	0.0243327	ENSG00000227440
GPR176-DT	4.96695	0.76521	0.000181549	0.0362274	ENSG00000246863
DNAJB1	2.3411	5.85679	0.00029786	0.0494295	ENSG00000132002
AP001160.2	4.49965	1.40224	0.000199328	0.0385664	ENSG00000267811
MYL6BP1	6.50454	0.772872	1.46836e-05	0.00955199	ENSG00000228380
RNU6-209P	6.21292	0.306152	0.000125206	0.0310874	ENSG00000206845
AC007861.2	5.71527	0.389944	0.000180614	0.0362274	ENSG00000263110
RPS3AP41	5.77092	0.414382	0.000137516	0.0322912	ENSG00000239481
RPL21P109	7.00508	0.675463	1.11419e-05	0.00883907	ENSG00000237816
AP001486.1	6.09774	0.564096	5.3143e-05	0.0185393	ENSG00000239861
AC044784.1	6.36061	0.696821	2.15937e-05	0.0125421	ENSG00000223808
AL132639.3	6.06728	0.462468	5.01421e-05	0.0185393	ENSG00000259083
AL121938.1	7.07017	1.00237	9.0356e-06	0.00839691	ENSG00000286299
AF064863.1	5.79362	0.617511	0.000179775	0.0362274	ENSG00000207147
RPL36P1	5.71527	0.389944	0.000180614	0.0362274	ENSG00000230636
AC079360.1	5.47691	0.292589	0.000324133	0.0495266	ENSG00000256811
CMA1	7.33758	0.88503	1.33277e-05	0.00942386	ENSG00000092009
OR4D9	4.71433	2.36387	2.23245e-06	0.00427133	ENSG00000172742
AC108168.1	6.06353	0.451796	9.04531e-05	0.0257019	ENSG00000287565
SNHG7	2.72238	4.45428	4.40185e-05	0.0172997	ENSG00000233016
MOS	5.88078	0.462595	0.000106853	0.0275896	ENSG00000172680
AL133493.2	5.71527	0.389944	0.000180614	0.0362274	ENSG00000286594
AC022690.1	6.38729	1.51262	3.92647e-06	0.00608154	ENSG00000254425
AC073626.1	6.0638	0.547749	6.6347e-05	0.0209069	ENSG00000224595
AC007601.1	4.47127	1.69519	9.72264e-05	0.0270289	ENSG00000175604
TXNP3	5.47691	0.292589	0.000324133	0.0495266	ENSG00000234388
Z73420.1	6.67184	0.865502	6.64032e-06	0.00750596	ENSG00000252412
AC073488.1	7.05264	0.990027	1.21168e-05	0.00912761	ENSG00000232111
GUCA2B	5.62468	0.351932	0.000239994	0.042656	ENSG00000044012
ADAT1	3.09453	4.84379	6.69227e-06	0.00750596	ENSG00000065457
SLC22A12	4.96134	0.564636	0.000154012	0.0347874	ENSG00000197891
AC007405.2	4.33541	1.6501	0.000157296	0.0352842	ENSG00000235934
AC090409.1	5.09033	0.23251	0.000322095	0.0495266	ENSG00000267279
WASF4P	5.49088	0.474567	9.06394e-05	0.0257019	ENSG00000188459
RIBC1	4.13926	1.47956	0.000297124	0.0494295	ENSG00000158423
DEFB128	6.31514	0.672854	2.87096e-05	0.0140005	ENSG00000185982
AC022868.1	5.20938	1.00539	2.94982e-05	0.0141097	ENSG00000253833
AC025031.1	7.08363	1.31802	2.4746e-07	0.000790698	ENSG00000257496
AC020904.3	4.86277	0.564873	0.000200003	0.0385664	ENSG00000279172
IGLV2-11	6.1309	0.580229	5.31105e-05	0.0185393	ENSG00000211668
AL139254.2	5.73744	0.750763	0.000109921	0.0277912	ENSG00000284641
CYCSP29	6.61321	0.730341	1.42717e-05	0.00947347	ENSG00000255379
TMEM30B	6.15461	0.495521	5.74443e-05	0.0192622	ENSG00000182107
AC106876.1	5.6625	0.553703	0.0002738	0.0461431	ENSG00000222001
AC027124.1	7.00508	0.675463	1.11419e-05	0.00883907	ENSG00000223398
AC112176.1	5.75849	0.408515	0.000137997	0.0322912	ENSG00000260066
AC068616.3	3.93299	2.48736	5.35785e-05	0.0185393	ENSG00000287130
NAV2-AS3	6.52853	0.925489	1.37492e-05	0.00947347	ENSG00000254542
AC090816.1	4.09743	1.78613	0.000310054	0.0495266	ENSG00000287204
AL162582.1	5.17598	0.339662	0.000205223	0.0392652	ENSG00000230234
ANP32BP3	6.20409	0.616788	4.27864e-05	0.0172302	ENSG00000259461
C16orf92	3.81703	2.65687	0.000234299	0.042656	ENSG00000167194
LINC02032	4.48353	0.957808	0.000327571	0.0497878	ENSG00000241131
NAV2-AS5	4.53776	0.770301	0.000251973	0.044301	ENSG00000255043
ARPC3P5	7.12957	0.753083	6.61618e-06	0.00750596	ENSG00000214027
FAM174C	3.84912	3.37722	8.03064e-06	0.00768249	ENSG00000228300
IGFBP5	2.60301	5.00423	0.000106801	0.0275896	ENSG00000115461
AC007879.4	5.80043	0.426809	0.000137987	0.0322912	ENSG00000240440
AL603764.1	6.00943	0.90536	2.88395e-05	0.0140005	ENSG00000286114
ZNF649-AS1	3.95858	1.92984	0.00014313	0.0325556	ENSG00000268095
RPS3AP53	5.84055	0.695629	9.88437e-05	0.0270365	ENSG00000227578
AL359547.1	6.2902	1.45894	2.4589e-06	0.00444324	ENSG00000237468
AP005205.2	6.15461	0.764236	2.74951e-05	0.0140005	ENSG00000266441
AL590483.4	6.95289	0.909155	1.23475e-05	0.00912761	ENSG00000286486
LRATD1	2.80011	4.26574	0.00012014	0.030059	ENSG00000162981
AC098847.1	4.97234	0.878252	0.00025971	0.0449327	ENSG00000267669
LINC01400	6.12603	0.791382	5.3029e-05	0.0185393	ENSG00000232920
KCNQ1-AS1	5.2237	0.900686	7.55476e-05	0.0231817	ENSG00000229414
TARDBPP2	6.37801	0.617265	6.81191e-05	0.0211014	ENSG00000238213
PRM2	6.77506	0.822277	7.66192e-06	0.00768249	ENSG00000122304
AC109329.1	5.62468	0.351932	0.000239994	0.042656	ENSG00000253346
AC100767.2	6.48993	2.9438	5.05524e-10	8.22134e-06	ENSG00000271491
AC092669.1	6.02903	0.531183	6.63816e-05	0.0209069	ENSG00000225815
CHCHD2P9	5.6707	0.371086	0.000180593	0.0362274	ENSG00000186940
AC019064.1	7.28526	1.13997	4.31295e-06	0.0063765	ENSG00000237320
HNRNPA1P67	6.42636	0.730983	1.8626e-05	0.0110151	ENSG00000270665
AC006210.2	4.59881	1.33254	9.89159e-05	0.0270365	ENSG00000238247
IGKV3D-20	5.57712	0.332471	0.000239912	0.042656	ENSG00000211625
AC005479.1	7.01515	0.967317	1.41862e-05	0.00947347	ENSG00000259005
AL354794.2	5.69751	0.973854	3.85765e-05	0.0160769	ENSG00000236998
RPS4XP1	6.1309	0.580229	5.31105e-05	0.0185393	ENSG00000214203
AC005703.5	5.88078	0.462595	0.000106853	0.0275896	ENSG00000279660
AL035246.1	6.02903	0.531183	6.63816e-05	0.0209069	ENSG00000230706
AC083806.2	5.04748	0.835637	0.000135837	0.0322912	ENSG00000274554
AC025755.1	7.00508	0.675463	1.11419e-05	0.00883907	ENSG00000254310
AC013356.4	6.88124	0.987061	1.68554e-05	0.0107498	ENSG00000259368
LINC01388	7.35705	1.19585	1.51736e-06	0.00329025	ENSG00000231808
AC004522.4	5.40832	0.25772	0.000304041	0.0495266	ENSG00000286921
AL132875.2	5.65288	0.364233	0.000166749	0.0362274	ENSG00000233835
AC234582.2	5.60383	0.344251	0.000178821	0.0362274	ENSG00000236263
DHRS3	2.33258	4.89952	0.000220109	0.041385	ENSG00000162496
AL356157.2	5.49215	0.299094	0.000322905	0.0495266	ENSG00000270767
KRTAP19-6	5.71527	0.389944	0.000180614	0.0362274	ENSG00000186925
AC005538.3	6.52967	0.78653	1.21205e-05	0.00912761	ENSG00000286059
OR7E154P	6.72888	0.523506	2.82589e-05	0.0140005	ENSG00000254715
OR8B12	4.32156	1.64289	0.00022983	0.042656	ENSG00000170953
OSM	6.13404	1.37743	7.06591e-06	0.00766086	ENSG00000099985
OR5M1	5.28533	0.629346	0.000137273	0.0322912	ENSG00000255012
OXER1	6.70251	1.03525	5.73335e-06	0.0072605	ENSG00000162881
AL049840.8	5.99339	0.514391	6.64134e-05	0.0209069	ENSG00000270591
ZNF572	5.11745	0.454831	0.000190163	0.037715	ENSG00000180938
AC091917.3	5.95683	0.497367	8.37565e-05	0.0243327	ENSG00000251367
TRAV33	6.29497	0.562639	3.79919e-05	0.0160769	ENSG00000258812
RPS21P2	7.33758	0.88503	1.33277e-05	0.00942386	ENSG00000230353
AC022267.1	4.36639	1.26194	0.000231382	0.042656	ENSG00000286093
AC008798.2	4.61378	1.75347	0.000139884	0.0324989	ENSG00000286538
AC022710.1	5.90197	0.472939	7.88478e-05	0.0239682	ENSG00000259356
AP000431.1	6.22599	0.627405	3.49877e-05	0.0151735	ENSG00000229289
RNY1	3.82083	1.91625	0.000306871	0.0495266	ENSG00000201098
AP001476.1	5.42402	0.272146	0.000323879	0.0495266	ENSG00000224413
LMOD2	4.84903	0.701074	0.000129224	0.031842	ENSG00000170807
AC093019.1	7.75258	1.46555	3.306e-07	0.000896092	ENSG00000226952
OR52J1P	7.02014	0.693593	7.9114e-06	0.00768249	ENSG00000203560
AC006273.1	6.40101	0.619802	2.33359e-05	0.0133096	ENSG00000272473
AC018953.1	5.97363	0.497923	5.48649e-05	0.0187846	ENSG00000253583
AC090971.7	5.91931	0.480104	8.37871e-05	0.0243327	ENSG00000277677
AC007603.3	4.66903	1.48931	0.00010867	0.0277912	ENSG00000283365
LINC02127	4.40304	1.9847	0.000160611	0.0355376	ENSG00000261637
RN7SL341P	5.62468	0.351932	0.000239994	0.042656	ENSG00000275588
AC009468.2	5.82193	1.0342	0.000142954	0.0325556	ENSG00000234105
HSPB1	2.42157	5.01077	0.000265708	0.0454864	ENSG00000106211
AL365204.2	6.38156	0.931109	3.84614e-05	0.0160769	ENSG00000237414
AC135507.2	5.80688	0.430996	9.52133e-05	0.0266975	ENSG00000275607
AC231981.1	4.77863	1.01339	0.00010336	0.0275896	ENSG00000235078
MIA-RAB4B	5.00218	1.08251	0.000196336	0.0384701	ENSG00000268975
AC093639.2	5.62468	0.351932	0.000239994	0.042656	ENSG00000286807
PSMD10P2	5.4037	1.27991	3.12774e-05	0.0143286	ENSG00000226652
AC005324.4	3.42928	2.21315	0.000273365	0.0461431	ENSG00000255104
AL022099.1	5.47691	0.292589	0.000324133	0.0495266	ENSG00000271162
GLYATL3	2.83597	5.84477	1.02831e-06	0.00257282	ENSG00000203972
LINC02003	5.05653	1.35861	2.56342e-05	0.0140005	ENSG00000264026
OR6C74	5.29391	0.571688	0.000282374	0.0473428	ENSG00000197706
ENPP7P11	5.88078	0.462595	0.000106853	0.0275896	ENSG00000250942
AC011611.5	6.8524	1.20449	1.41445e-06	0.00328616	ENSG00000257941
AC018445.2	6.36451	0.59778	3.12045e-05	0.0143286	ENSG00000279397
HOXA10-AS	5.05146	0.919415	0.000162035	0.0356104	ENSG00000253187
RN7SL66P	5.6707	0.371086	0.000180593	0.0362274	ENSG00000264030
MKNK2	2.71791	5.66748	1.08568e-05	0.00883907	ENSG00000099875
AL591516.1	8.62765	1.91876	8.65653e-09	9.38541e-05	ENSG00000276620
RNF2P1	5.47691	0.292589	0.000324133	0.0495266	ENSG00000231381
TTC4P1	6.19499	0.611879	4.29087e-05	0.0172302	ENSG00000221971
IGBP1P4	8.31092	1.63849	8.13313e-08	0.000376431	ENSG00000250325
PLA2G2A	6.60253	0.826635	9.67966e-06	0.00874557	ENSG00000188257
TMEM174	6.55495	0.698331	1.77645e-05	0.0109021	ENSG00000164325
AC005832.2	5.50829	0.305558	0.000300579	0.0495266	ENSG00000256748
AL356800.1	7.4929	1.60789	9.25858e-08	0.000376431	ENSG00000258934
AP002008.4	6.52221	0.710636	7.98421e-06	0.00768249	ENSG00000286028
U1	5.44452	0.283296	0.000207041	0.0393813	ENSG00000273727
AC021851.2	2.43965	6.40349	3.1682e-06	0.00515244	ENSG00000287621
Z82170.1	6.29985	0.658859	1.8416e-05	0.0110151	ENSG00000279437
LMNTD2-AS1	5.00725	0.496586	0.000241529	0.0426955	ENSG00000254815
GAPT	6.23489	0.632249	3.48878e-05	0.0151735	ENSG00000175857
AL138997.1	5.42402	0.272146	0.000323879	0.0495266	ENSG00000286709
AC021451.2	6.18469	0.472593	0.000141237	0.0325556	ENSG00000286484
SUB1P1	5.99869	0.435491	5.63039e-05	0.0190765	ENSG00000227203
AL158825.1	8.3171	1.64718	5.33406e-08	0.000346991	ENSG00000224297
AC097173.1	7.52342	1.01358	5.75305e-06	0.0072605	ENSG00000250183
AC073869.2	6.25633	0.64274	3.49615e-05	0.0151735	ENSG00000276460
H2BW1	5.6707	0.371086	0.000180593	0.0362274	ENSG00000123569
MIR4754	5.62468	0.351932	0.000239994	0.042656	ENSG00000266640
OR5AR1	8.2059	1.54875	1.51659e-07	0.000548097	ENSG00000172459
LINC02534	6.03927	0.53645	6.61762e-05	0.0209069	ENSG00000228777
MARCKSL1P1	8.41068	1.72605	3.98505e-08	0.000324044	ENSG00000213277
AP005900.1	5.45437	1.05445	1.02331e-05	0.00883907	ENSG00000286627
AC007638.2	5.30976	1.97323	2.07456e-06	0.00421733	ENSG00000263096
IL6RP1	5.75849	0.408515	0.000137997	0.0322912	ENSG00000234910
ZNF773	5.19539	1.01857	6.68487e-05	0.0209069	ENSG00000152439
AC092053.5	6.63869	1.79303	7.88436e-08	0.000376431	ENSG00000287958
AL096869.3	6.34087	1.21614	1.75338e-05	0.0109021	ENSG00000259789
MIR194-2HG	4.94509	2.70823	2.67407e-07	0.000790698	ENSG00000229719
NIFKP6	5.11597	1.08557	6.04472e-05	0.0200623	ENSG00000268144
AL844170.1	4.75253	1.05042	0.000103345	0.0275896	ENSG00000285361
NSG1	3.77502	6.73299	1.02291e-12	3.32712e-08	ENSG00000168824
RN7SL77P	6.22599	0.627405	3.49877e-05	0.0151735	ENSG00000240837
MTND4P33	5.71527	0.389944	0.000180614	0.0362274	ENSG00000258762
FO538757.1	6.35458	0.692622	4.46774e-05	0.0172997	ENSG00000279928
COX20	2.74334	4.72864	4.62355e-05	0.0176924	ENSG00000203667
AL162584.1	5.11426	0.361776	0.000200385	0.0385664	ENSG00000227068
SLC30A2	4.29072	1.46033	0.000110222	0.0277912	ENSG00000158014
TECRP2	5.91931	0.480104	8.37871e-05	0.0243327	ENSG00000248565
VN1R65P	5.42402	0.272146	0.000323879	0.0495266	ENSG00000260883
AC087623.1	3.58373	2.58492	0.000220119	0.041385	ENSG00000255201
AC104561.4	6.07034	1.35271	2.82301e-05	0.0140005	ENSG00000287166
AL365366.1	6.40652	0.689707	4.44532e-05	0.0172997	ENSG00000229022
AC068472.1	5.45684	0.614517	0.000181163	0.0362274	ENSG00000240881
POU4F1	4.50965	0.484543	0.000308198	0.0495266	ENSG00000152192
AL355377.2	6.6044	0.954406	5.5175e-06	0.0072605	ENSG00000279489
SEC63P2	5.42402	0.272146	0.000323879	0.0495266	ENSG00000250416
AC011460.1	5.69572	0.296506	0.000256556	0.0448641	ENSG00000283285
AC021074.2	5.84117	0.444832	0.000106877	0.0275896	ENSG00000241592
OR4D8P	5.5279	0.312694	0.00032433	0.0495266	ENSG00000204989
AC022730.2	6.09774	0.564096	5.3143e-05	0.0185393	ENSG00000241204
AC000072.1	5.36021	1.92799	5.80376e-06	0.0072605	ENSG00000286367
AL590556.1	6.31514	0.672854	2.87096e-05	0.0140005	ENSG00000232037
WWC2-AS2	4.5085	0.657098	0.000221529	0.0414107	ENSG00000251359
RPL10P15	4.06545	0.964202	0.000268551	0.0457325	ENSG00000267119
AL671986.1	5.78809	0.745479	5.26361e-05	0.0185393	ENSG00000232027
FABP4	5.89566	0.724497	7.97393e-05	0.0240148	ENSG00000170323
AC090337.2	5.91127	1.04953	3.11449e-06	0.00515244	ENSG00000285748
BOD1L2	6.32476	0.579897	2.85115e-05	0.0140005	ENSG00000228075
MAGEA1	5.6405	0.551723	0.000175201	0.0362274	ENSG00000198681
MARK3P3	5.78738	0.331846	0.000194298	0.0383014	ENSG00000243022
AC008735.5	5.6707	0.371086	0.000180593	0.0362274	ENSG00000279063

### Sheet: late.pd.ctrl
gname	logFC	logCPM	PValue	FDR	ensemblID
AC079305.1	-5.5569	2.45844	1.11284e-05	0.0185855	ENSG00000222043
MCM8	-8.41392	3.01239	9.35656e-09	0.000141888	ENSG00000125885
AL132719.1	-5.72495	1.46409	7.81417e-05	0.0464698	ENSG00000258795
AP005329.1	-5.25341	1.8402	8.55028e-06	0.0160478	ENSG00000264235
FOXJ1	-5.03836	2.30515	4.55206e-05	0.0353999	ENSG00000129654
AL109917.1	-4.25852	1.9124	2.24978e-05	0.0243692	ENSG00000231050
PLCZ1	-4.00181	2.07623	3.13914e-05	0.0280631	ENSG00000139151
HRAT17	-5.42723	2.27469	1.64361e-06	0.00498489	ENSG00000234520
OR14A16	-4.78886	1.834	7.06945e-05	0.0464698	ENSG00000196772
AC006478.2	-5.22086	2.04585	9.24413e-05	0.0491869	ENSG00000287039
BMPR1B-DT	-4.86113	1.58296	5.69767e-05	0.040699	ENSG00000249599
MUC5B-AS1	-6.13942	1.5442	6.37651e-05	0.0435894	ENSG00000255177
AP001469.3	-7.64093	2.33011	9.28903e-07	0.004619	ENSG00000239415
AC083880.1	-6.11643	1.91194	4.2571e-06	0.0107595	ENSG00000273391
LINC01432	-5.47965	1.98613	3.14599e-05	0.0280631	ENSG00000234435
NGFR	-4.29247	2.10168	7.67987e-05	0.0464698	ENSG00000064300
CHMP1B	-8.97276	3.53496	1.91261e-10	5.80076e-06	ENSG00000255112
AC009951.5	-4.44093	2.06249	8.20571e-05	0.0474902	ENSG00000283118
AL021707.7	-7.08316	1.88646	1.58168e-05	0.0199879	ENSG00000273076
H3C1	-5.96541	2.52036	4.65927e-07	0.00416655	ENSG00000275714
AC245060.2	-4.90951	1.55742	4.83373e-05	0.0366506	ENSG00000234630
SNHG20	-6.01929	2.51637	1.08451e-06	0.004619	ENSG00000234912
NSA2P2	-6.78228	1.67083	5.39234e-05	0.0398888	ENSG00000258357
AC124303.2	-5.92167	2.6656	7.5196e-05	0.0464698	ENSG00000280234
AL160271.2	-5.31878	1.7452	2.79687e-05	0.027892	ENSG00000236687
AC009831.1	-5.1106	2.20238	2.73581e-05	0.027892	ENSG00000263823
AL157373.1	-4.92131	2.00858	4.42791e-05	0.0353999	ENSG00000225102
LINC01399	-3.13103	3.29344	4.47956e-05	0.0353999	ENSG00000233080
SP7	-3.7229	3.125	8.29892e-05	0.0474902	ENSG00000170374
DUSP9	-3.74626	3.11525	1.28687e-05	0.0185855	ENSG00000130829
AC015813.7	-7.33228	2.07831	4.72982e-06	0.0110347	ENSG00000280233
AC005622.1	-4.92911	2.39846	1.42274e-06	0.00479448	ENSG00000283525
AC092068.2	-7.59384	2.29076	1.21837e-06	0.004619	ENSG00000267412
AL390778.1	-4.28769	3.14385	1.24427e-05	0.0185855	ENSG00000227958
ELOCP22	-6.27054	1.62858	9.45805e-05	0.0494575	ENSG00000255006
COX5A	-2.4371	5.85317	3.32199e-06	0.00915933	ENSG00000178741
AC011726.1	-6.94077	1.7819	2.94287e-05	0.027892	ENSG00000253430
TRGC1	-4.12413	1.98781	7.42388e-05	0.0464698	ENSG00000211689
AL450332.1	-3.82612	2.72602	1.44899e-05	0.0199757	ENSG00000226409
AC005013.1	-6.35778	2.29591	6.86892e-07	0.00416655	ENSG00000228421
CRELD1	-4.13391	2.43492	8.9951e-06	0.0160478	ENSG00000163703
LINC01607	-4.47884	2.23812	3.28705e-05	0.0284837	ENSG00000272138
AC093583.1	-5.01674	1.78893	7.76671e-05	0.0464698	ENSG00000242048
AGPAT1	-6.05135	1.5038	9.00393e-05	0.0487643	ENSG00000204310
FSCN2	-4.0032	1.84431	6.46748e-05	0.0435894	ENSG00000186765
AC132219.1	-4.21221	2.0829	2.17505e-05	0.0243692	ENSG00000253334
NDUFAF2P2	-6.94077	1.7819	2.94287e-05	0.027892	ENSG00000255358
AC090519.2	-5.35817	1.67064	3.50163e-05	0.0295002	ENSG00000259499
AP001273.1	-4.3321	1.81001	5.77025e-05	0.040699	ENSG00000279696
PRNT	-4.93351	1.33973	9.6331e-05	0.0495191	ENSG00000180259
RPL17P50	-3.59064	4.29144	1.16566e-05	0.0185855	ENSG00000213700
AC013437.1	-6.16609	1.60765	8.79841e-05	0.0487643	ENSG00000257284
AC010625.1	-5.42255	1.76827	1.96594e-05	0.0229327	ENSG00000248867
SPATA6L	-2.49779	7.08239	6.80152e-07	0.00416655	ENSG00000106686
AC023794.1	-4.95729	2.07336	6.63131e-06	0.0143658	ENSG00000248576
TREML1	-5.38384	1.81583	1.84797e-05	0.0224188	ENSG00000161911
AC116914.2	-4.34591	1.40084	8.90234e-05	0.0487643	ENSG00000262692
AC125603.2	-4.26811	2.68658	7.99477e-06	0.0160478	ENSG00000257883
RN7SL49P	-7.08316	1.88646	1.58168e-05	0.0199879	ENSG00000265802
