## Supplementary material for "Dissecting the molecular landscape of Parkinson’s disease and Parkinson’s disease dementia using highly efficient snRNA-seq (HIF-snRNA-seq)": All-tablrs: microglia.xlsx

### Sheet: early.pd.ctrl
gname	logFC	logCPM	PValue	FDR	ensemblID
VN1R92P	6.17731	1.68664	2.82818e-05	0.0130129	ENSG00000268908
AKR1B1P8	5.55632	1.40448	0.000183864	0.0349889	ENSG00000231371
AL512638.3	4.92325	1.66411	0.000197014	0.0355945	ENSG00000287103
AP002449.1	5.01497	2.03491	3.97087e-05	0.0151331	ENSG00000266969
FO393419.1	5.55864	1.40624	0.000153825	0.0314457	ENSG00000231207
OR4K7P	5.68501	1.41565	0.000111484	0.0256477	ENSG00000265340
RNU6-166P	6.21046	1.70338	2.82584e-05	0.0130129	ENSG00000207099
AL512603.1	5.5528	1.682	0.000116787	0.0263714	ENSG00000286442
LINC01677	4.27563	2.45758	0.0001845	0.0349889	ENSG00000233047
AL139351.2	6.24796	1.9727	2.02375e-05	0.0111374	ENSG00000286179
LINC02381	4.52254	2.80508	4.55217e-05	0.0155812	ENSG00000250742
DNM1P33	6.30767	1.65789	2.53653e-05	0.012539	ENSG00000260096
IGKV1D-35	5.4484	1.36155	0.000245477	0.037716	ENSG00000232747
AL596325.1	6.39585	1.95748	1.31247e-05	0.00877075	ENSG00000259788
DNAJB1	2.68233	5.82286	5.99178e-05	0.0186857	ENSG00000132002
AC079331.3	6.10859	1.65248	3.45711e-05	0.0142841	ENSG00000288109
AC092447.1	7.14899	1.85547	3.09423e-06	0.00352027	ENSG00000213067
LINC01564	7.63404	2.19191	2.2759e-07	0.000546957	ENSG00000235899
RPL21P116	5.7502	1.48615	0.000107769	0.0249979	ENSG00000243711
TMEM150A	3.86471	2.68336	8.83172e-05	0.0229518	ENSG00000168890
DEGS2	2.41334	5.96426	0.000218436	0.0375155	ENSG00000168350
AP000962.1	4.53383	2.03563	0.000268312	0.0400787	ENSG00000269950
AL079303.1	6.45255	1.82991	9.22755e-06	0.00693192	ENSG00000258661
AC011239.1	5.70104	3.69006	1.02178e-08	7.16957e-05	ENSG00000224361
CYP11B1	5.45773	1.29043	0.000357775	0.04503	ENSG00000160882
AL132639.3	4.97378	1.3954	0.000218422	0.0375155	ENSG00000259083
IL10	5.96033	1.58126	5.29329e-05	0.0168826	ENSG00000136634
CFHR1	5.2157	2.02123	0.000300835	0.0429348	ENSG00000244414
DNAJB8	5.39117	1.33951	0.00033348	0.0429348	ENSG00000179407
AC120498.3	5.87997	1.54408	6.63958e-05	0.0190156	ENSG00000260403
AKR1C4	5.44644	1.70482	0.000151577	0.0314457	ENSG00000198610
AC023157.2	3.77606	3.0623	0.000281333	0.0417787	ENSG00000276900
HMGB3P14	5.67263	1.65914	3.06583e-05	0.0137134	ENSG00000231845
LINC02630	5.07096	1.77065	0.000299525	0.0429348	ENSG00000227313
LINC02626	6.21046	1.70338	2.82584e-05	0.0130129	ENSG00000236799
LINC02690	7.2319	2.70534	3.22577e-08	0.000170725	ENSG00000255226
AC016027.1	5.74273	1.40462	0.000125133	0.0274383	ENSG00000225335
AC009108.4	5.60734	1.42541	0.000183855	0.0349889	ENSG00000279142
POU4F2	6.23463	1.62125	3.07815e-05	0.0137134	ENSG00000151615
AC084337.1	6.90565	1.71161	9.38515e-06	0.00693192	ENSG00000254595
LINC01741	5.39117	1.33951	0.00033348	0.0429348	ENSG00000236720
WTAPP1	3.99433	3.07849	0.000171557	0.033672	ENSG00000255282
DNAJB6P4	6.306	1.75232	1.81672e-05	0.0106545	ENSG00000228523
AL592464.2	5.7502	1.48615	0.000107769	0.0249979	ENSG00000233234
AL022341.2	3.92316	2.66748	0.000241249	0.037716	ENSG00000262528
AL022342.1	6.07295	1.63505	4.25641e-05	0.0151331	ENSG00000215450
ASMTL-AS1	4.99173	1.67673	9.01541e-05	0.023168	ENSG00000236017
HMGB1P44	5.69494	1.38019	0.000197962	0.0355945	ENSG00000248956
ADAT1	3.67751	5.05191	3.64966e-08	0.000170725	ENSG00000065457
AC006942.1	6.07295	1.63505	4.25641e-05	0.0151331	ENSG00000269194
AC018814.1	4.88262	2.01631	6.91457e-05	0.0194071	ENSG00000225044
AC021205.3	4.50303	2.17719	0.000127089	0.0276513	ENSG00000273007
AC017000.1	5.7502	1.48615	0.000107769	0.0249979	ENSG00000283991
LINC01201	4.01204	2.96424	0.000211798	0.037387	ENSG00000228659
LINC01281	7.32744	2.35835	1.3302e-07	0.000403919	ENSG00000235304
AP001596.1	6.13093	2.13619	1.67479e-06	0.00254314	ENSG00000232692
AL096828.5	5.35711	1.32929	0.000245913	0.037716	ENSG00000286628
LINC01648	4.59575	2.32024	0.000153797	0.0314457	ENSG00000233399
NF1P7	5.79479	1.50576	8.41335e-05	0.0224893	ENSG00000278143
TMCO5A	4.52406	3.65134	7.41017e-06	0.00577726	ENSG00000166069
ZNF493	2.79063	5.31621	0.000120458	0.0266212	ENSG00000196268
AL512310.7	5.39117	1.33951	0.00033348	0.0429348	ENSG00000257884
ERVFRD-1	5.30991	1.25121	0.000367816	0.0458821	ENSG00000244476
AC022537.1	5.7502	1.48615	0.000107769	0.0249979	ENSG00000231132
AC073370.1	6.10859	1.65248	3.45711e-05	0.0142841	ENSG00000230526
LINC02123	5.41611	1.53928	7.4647e-05	0.0207437	ENSG00000250668
SULT1E1	5.97664	1.8678	3.46073e-05	0.0142841	ENSG00000109193
AL023283.1	5.0247	1.48585	0.000355976	0.04503	ENSG00000285598
SUMO1P4	5.87997	1.54408	6.63958e-05	0.0190156	ENSG00000235555
RNU6-703P	4.7744	2.21145	0.000128947	0.0278397	ENSG00000252755
AL162425.1	5.7085	1.97037	7.8508e-05	0.021393	ENSG00000236461
CA2	3.55798	4.4817	1.01869e-06	0.00168186	ENSG00000104267
ZFP92	4.70301	2.71339	4.2322e-05	0.0151331	ENSG00000189420
AL035410.1	6.31899	1.63329	1.50216e-05	0.00958209	ENSG00000226984
SPINK7	5.7502	1.48615	0.000107769	0.0249979	ENSG00000145879
FABP3P2	5.60734	1.42541	0.000183855	0.0349889	ENSG00000233259
MAGEA10-MAGEA5	4.53233	1.56988	0.000230332	0.037716	ENSG00000266560
AC023078.1	5.8445	1.44674	9.65309e-05	0.0240879	ENSG00000255244
ENSAP1	5.33152	1.31707	0.000333324	0.0429348	ENSG00000224274
AC011139.1	6.17831	1.68771	2.34666e-05	0.0119752	ENSG00000283458
AC010551.2	5.7502	1.48615	0.000107769	0.0249979	ENSG00000260530
AL358053.1	5.65658	1.44598	0.000139813	0.0295047	ENSG00000287465
RP1	3.28591	3.80063	0.000198758	0.0355945	ENSG00000104237
SNRPD3	5.50339	1.3832	0.000245521	0.037716	ENSG00000100028
EEF1A1P24	5.33152	1.31707	0.000333324	0.0429348	ENSG00000223668
RNU2-14P	5.58126	1.33597	0.000263935	0.0398273	ENSG00000222985
AC079178.1	6.24287	1.7199	2.3297e-05	0.0119752	ENSG00000231388
AC105020.1	4.50175	2.27728	0.000355683	0.04503	ENSG00000203392
AC103760.1	5.62874	2.10622	6.21438e-05	0.0190156	ENSG00000254231
TRIM64B	6.68343	1.95873	3.26102e-06	0.00352027	ENSG00000189253
AC015871.2	5.33152	1.31707	0.000333324	0.0429348	ENSG00000271364
AC122138.1	7.66368	2.85674	5.786e-09	5.41319e-05	ENSG00000250024
SPRR2A	6.58541	1.90307	5.77349e-06	0.0052014	ENSG00000241794
MAGEB10	6.42443	1.81477	1.12755e-05	0.00771877	ENSG00000177689
SAC3D1	3.20309	4.23231	0.000192349	0.0355945	ENSG00000168061
AC011897.1	4.78777	1.53774	0.000303915	0.0429348	ENSG00000228505
SLAMF6P1	4.86424	1.35204	0.000297136	0.0429348	ENSG00000227243
AC044873.1	7.25969	1.92729	1.82403e-06	0.00255975	ENSG00000266273
MFRP	4.80461	1.32984	0.000296116	0.0429348	ENSG00000235718
ADH1A	7.14899	1.85547	3.09423e-06	0.00352027	ENSG00000187758
MFAP2	5.2243	1.71063	0.000116097	0.0263714	ENSG00000117122
CREB3L2-AS1	5.33152	1.31707	0.000333324	0.0429348	ENSG00000237243
AL390728.5	4.68065	3.52743	2.11978e-06	0.00283314	ENSG00000232347
KCTD9P3	6.03639	1.61737	4.25949e-05	0.0151331	ENSG00000187988
ALOX15P2	7.16981	2.16229	4.34463e-07	0.000879022	ENSG00000188101
OR5K1	6.73944	2.11234	1.72158e-06	0.00254314	ENSG00000232382
LINC00434	5.96033	1.58126	5.29329e-05	0.0168826	ENSG00000227336
RN7SL557P	6.55981	1.88877	5.93027e-06	0.0052014	ENSG00000266166
FMO6P	5.26178	2.37959	4.41175e-05	0.015287	ENSG00000117507
AC010973.2	4.22045	1.87717	0.000330353	0.0429348	ENSG00000244151
AC009403.1	5.9128	2.19225	3.92436e-06	0.00407945	ENSG00000216895
LINC02487	5.36857	1.78578	0.000209135	0.0371507	ENSG00000203688
CACYBPP1	5.02931	1.41634	0.000162938	0.032418	ENSG00000225928
NBEAP3	4.36067	2.21155	0.000251531	0.0383681	ENSG00000223875
ZNF603P	3.82878	2.62876	0.000311421	0.0429348	ENSG00000216901
BX284668.6	5.37709	1.92844	3.86053e-05	0.0151331	ENSG00000272426
AC012531.3	5.50339	1.3832	0.000245521	0.037716	ENSG00000273049
RBMY2HP	6.20271	1.72569	4.8109e-05	0.0160747	ENSG00000238073
GBX2	6.60148	1.81897	6.73498e-06	0.00562569	ENSG00000168505
VWC2	2.18828	5.99774	0.000231689	0.037716	ENSG00000188730
LINC01813	4.66657	1.7858	0.000242752	0.037716	ENSG00000229805
AC026583.1	5.33152	1.31707	0.000333324	0.0429348	ENSG00000259252
AC022730.3	7.86192	2.36915	5.2486e-08	0.000210446	ENSG00000253143
GPR152	5.99887	1.59945	5.28984e-05	0.0168826	ENSG00000175514
ACTG1P18	5.96033	1.58126	5.29329e-05	0.0168826	ENSG00000218475
KATNBL1P3	5.45773	1.29043	0.000357775	0.04503	ENSG00000235422
LYPD1	3.96366	3.10101	9.18291e-05	0.0232195	ENSG00000150551
FBLN1	2.89179	4.32673	0.000199107	0.0355945	ENSG00000077942
NUTM2D	5.37304	2.01936	1.93599e-05	0.0110108	ENSG00000214562
LINC01120	5.72784	1.9495	7.82796e-05	0.021393	ENSG00000223631
AC104971.2	5.87997	1.54408	6.63958e-05	0.0190156	ENSG00000267579
FAM181B	3.94617	3.67096	7.25557e-06	0.00577726	ENSG00000182103
AL772202.1	5.35836	1.55372	0.000218699	0.0375155	ENSG00000228658
LINC02168	5.50339	1.3832	0.000245521	0.037716	ENSG00000261703
RTEL1-TNFRSF6B	5.59885	1.34449	0.00026276	0.0398273	ENSG00000026036
Z85996.3	5.64289	2.34442	5.35184e-06	0.0052014	ENSG00000287891
AC006058.2	5.87997	1.54408	6.63958e-05	0.0190156	ENSG00000271192
HMGB1P50	6.24287	1.7199	2.3297e-05	0.0119752	ENSG00000271237
LINC02460	7.08209	2.54815	1.43913e-07	0.000403919	ENSG00000255714
AC113608.1	5.45593	2.23867	8.56502e-05	0.0225261	ENSG00000237326
AC022690.2	5.50339	1.3832	0.000245521	0.037716	ENSG00000254753
AL445072.1	6.10859	1.65248	3.45711e-05	0.0142841	ENSG00000237208
OR2M1P	5.65658	1.44598	0.000139813	0.0295047	ENSG00000177233
AC006960.3	6.60627	1.55905	2.54648e-05	0.012539	ENSG00000260070
LINC02029	5.70417	1.46623	0.00013978	0.0295047	ENSG00000241544
AL441985.1	5.4484	1.36155	0.000245477	0.037716	ENSG00000237891
CTHRC1	4.08014	3.19815	5.91904e-05	0.0186662	ENSG00000164932
AC026904.2	4.11397	2.6994	0.000268457	0.0400787	ENSG00000253688
AC092473.1	5.41051	1.34755	0.000332199	0.0429348	ENSG00000235685
AC023206.1	6.58541	1.90307	5.77349e-06	0.0052014	ENSG00000271332
CD28	4.74004	2.09817	0.00021525	0.0375155	ENSG00000178562
GLYATL1B	5.33152	1.31707	0.000333324	0.0429348	ENSG00000255151
AC116345.4	5.33152	1.31707	0.000333324	0.0429348	ENSG00000287090
AC018629.1	5.35171	1.32527	0.000331972	0.0429348	ENSG00000279806
IFNA8	6.07295	1.63505	4.25641e-05	0.0151331	ENSG00000120242
OR51L1	5.92072	1.56281	6.63584e-05	0.0190156	ENSG00000176798
AC027801.5	3.82945	1.96915	0.00039894	0.0495444	ENSG00000262837
RNA5SP391	5.33152	1.31707	0.000333324	0.0429348	ENSG00000200326
AC010271.1	6.33654	1.76822	1.4706e-05	0.00958209	ENSG00000268366
AC092059.1	5.02876	1.38342	0.000154612	0.0314457	ENSG00000239991
GLYATL3	3.58874	5.71473	5.43644e-09	5.41319e-05	ENSG00000203972
C4orf33	4.55346	3.10152	3.07196e-06	0.00352027	ENSG00000151470
OR7H1P	5.33152	1.31707	0.000333324	0.0429348	ENSG00000226480
AC006463.1	6.75283	1.62499	1.73963e-05	0.0106144	ENSG00000225795
AC017076.1	4.25487	2.93474	8.58763e-05	0.0225261	ENSG00000271947
GPR182	6.02574	1.61709	3.5116e-05	0.0142841	ENSG00000166856
AP005059.1	4.69415	1.84091	0.000364466	0.0456673	ENSG00000264000
IGBP1P4	7.02929	1.7812	5.40355e-06	0.0052014	ENSG00000250325
DEFB122	5.73422	1.65524	1.96152e-05	0.0110108	ENSG00000204547
AC012066.1	6.08429	1.63437	3.13191e-05	0.0137349	ENSG00000287085
TREH	3.72278	3.6087	4.35073e-05	0.015264	ENSG00000118094
AC133528.1	5.2771	2.28068	0.000187629	0.0351419	ENSG00000273113
ARHGEF35	5.01268	1.3701	0.000219209	0.0375155	ENSG00000213214
EGR1	2.92812	3.64426	0.00031988	0.0429348	ENSG00000120738
AC106796.1	5.50339	1.3832	0.000245521	0.037716	ENSG00000263237
AF178030.1	5.33152	1.31707	0.000333324	0.0429348	ENSG00000227170
CD2BP2-DT	5.39117	1.33951	0.00033348	0.0429348	ENSG00000260219
AL390800.1	3.15851	3.98877	0.000197455	0.0355945	ENSG00000286099
PRR20G	6.03639	1.61737	4.25949e-05	0.0151331	ENSG00000239620
SMIM22	4.00829	3.43316	8.07384e-05	0.0217893	ENSG00000267795
MIR4754	6.03639	1.61737	4.25949e-05	0.0151331	ENSG00000266640
AC074052.2	5.54301	1.64492	0.000187811	0.0351419	ENSG00000261066
MYOD1	5.4484	1.36155	0.000245477	0.037716	ENSG00000129152
RPL36AP39	5.29964	1.80237	0.000162444	0.032418	ENSG00000230980
AC073987.1	4.43567	2.91211	2.23915e-05	0.0119752	ENSG00000229209
CDPF1	3.90083	2.67967	0.000194863	0.0355945	ENSG00000205643
RPS13P3	5.50339	1.3832	0.000245521	0.037716	ENSG00000236913
FRG2JP	5.60734	1.42541	0.000183855	0.0349889	ENSG00000259897
AC068700.1	5.02474	2.75065	6.81489e-06	0.00562569	ENSG00000260398
POLR2I	3.66005	3.08419	0.000144489	0.030264	ENSG00000105258
AC105105.4	4.80461	1.32984	0.000296116	0.0429348	ENSG00000276403
ZNF773	6.63739	2.44031	1.0536e-05	0.00758239	ENSG00000152439
AC017099.2	5.20403	1.84436	0.000118535	0.026404	ENSG00000286036
EEF1A1P33	5.40188	1.98128	6.62289e-05	0.0190156	ENSG00000258846
AC110285.6	4.99142	2.34718	1.82213e-05	0.0106545	ENSG00000279692
RN7SL265P	6.17731	1.68664	2.82818e-05	0.0130129	ENSG00000241709
AC018695.8	5.64339	1.78475	6.70849e-05	0.0190189	ENSG00000286510
AC099654.16	6.4337	1.82011	1.11363e-05	0.00771877	ENSG00000287517
AC004817.2	5.33152	1.31707	0.000333324	0.0429348	ENSG00000259907
GSTA7P	5.7502	1.48615	0.000107769	0.0249979	ENSG00000237674
TIE1	3.62322	3.29116	0.000117449	0.0263714	ENSG00000066056
STK24P1	4.86424	1.35204	0.000297136	0.0429348	ENSG00000230079
NSG1	3.73138	6.81739	2.46358e-11	6.91452e-07	ENSG00000168824
AP000547.2	5.50339	1.3832	0.000245521	0.037716	ENSG00000273362
AC090506.1	6.75283	1.62499	1.73963e-05	0.0106144	ENSG00000266196
AL021396.1	5.64889	2.41679	3.17048e-06	0.00352027	ENSG00000229766
LINC00343	3.37713	3.44011	0.000240299	0.037716	ENSG00000226620
PPM1B	5.4484	1.36155	0.000245477	0.037716	ENSG00000138032
ALOXE3	4.62773	3.88275	4.38462e-07	0.000879022	ENSG00000179148
RN7SL361P	6.03639	1.61737	4.25949e-05	0.0151331	ENSG00000242158
AC107302.2	5.35278	1.55462	0.000287111	0.0424123	ENSG00000287053
AC021220.2	6.98152	2.13662	8.86928e-07	0.00155584	ENSG00000287060
AC069549.2	7.714	2.25286	1.41435e-07	0.000403919	ENSG00000287613
AC007179.1	2.45607	5.46505	9.08e-05	0.023168	ENSG00000231815
AC020656.2	5.7502	1.48615	0.000107769	0.0249979	ENSG00000274979
AC024405.1	5.33152	1.31707	0.000333324	0.0429348	ENSG00000214883
HAND2	5.12058	1.41272	0.000164013	0.032418	ENSG00000164107
ABALON	5.24143	1.77845	4.60794e-05	0.015582	ENSG00000281376
RPL34P26	5.4484	1.36155	0.000245477	0.037716	ENSG00000223676
AC087897.2	4.35408	2.29462	0.000163791	0.032418	ENSG00000258119
AC005789.1	5.91552	2.73221	4.97039e-07	0.000930026	ENSG00000267090
LINCR-0003	3.28603	3.29493	0.000346208	0.04437	ENSG00000249436
AL360013.2	5.4484	1.36155	0.000245477	0.037716	ENSG00000232436
PAICSP7	5.78106	1.50025	9.69799e-05	0.0240879	ENSG00000232293
AC105031.1	7.33301	2.26924	2.33851e-07	0.000546957	ENSG00000253581

### Sheet: late.pd.ctrl
gname	logFC	logCPM	PValue	FDR	ensemblID
NELFE	-4.99801	3.20374	4.17474e-06	0.00591737	ENSG00000204356
AC127024.2	-7.47735	3.28675	4.05502e-07	0.000993172	ENSG00000263603
AC010834.3	-6.22396	3.18314	4.99038e-05	0.0353844	ENSG00000253854
CNOT3	-5.36193	4.93949	3.82344e-10	3.43231e-06	ENSG00000088038
AQP12B	-5.65383	2.81621	1.57196e-05	0.0151195	ENSG00000185176
AC025773.1	-5.78493	2.30354	9.78684e-05	0.0451003	ENSG00000248962
LINC00525	-5.79672	2.29723	9.9895e-05	0.0451003	ENSG00000146666
LINC02173	-5.37279	2.58304	6.95222e-05	0.0407022	ENSG00000249613
MUTYH	-4.42161	2.80765	8.65472e-05	0.0451003	ENSG00000132781
TMEM63A	3.19728	7.64449	1.82306e-05	0.0163656	ENSG00000196187
FLCN	-6.07351	2.30262	6.28087e-05	0.0393011	ENSG00000154803
AC087518.1	7.38758	4.16756	8.85506e-05	0.0451003	ENSG00000253381
AC011676.5	-6.39089	2.49067	9.17147e-05	0.0451003	ENSG00000280035
AC090679.2	-4.9672	3.68991	3.37089e-06	0.00504341	ENSG00000257729
AC138956.2	-6.73608	2.90404	7.63849e-06	0.00935055	ENSG00000251414
SENP3	-6.1389	3.29801	4.05662e-07	0.000993172	ENSG00000161956
ZNF619P1	-6.32962	2.6364	5.69747e-05	0.0383596	ENSG00000224547
RPS15AP30	7.87563	4.58996	2.34338e-05	0.0191241	ENSG00000227560
RNU6-667P	-5.9503	2.23557	0.000103829	0.0451003	ENSG00000252995
SNHG20	-5.60583	3.19595	3.10974e-06	0.00504341	ENSG00000234912
AC090200.1	-5.71279	2.32384	0.000108314	0.0463017	ENSG00000254357
AC092140.1	-5.30153	2.82999	5.02637e-05	0.0353844	ENSG00000260621
AC124303.2	-7.31944	4.04309	1.07118e-07	0.000412114	ENSG00000280234
C6orf163	-8.47979	4.16539	3.47591e-10	3.43231e-06	ENSG00000203872
TMEM151B	-4.57542	3.02122	8.63321e-05	0.0451003	ENSG00000178233
NOA1	-3.65701	3.62788	5.94039e-05	0.0390197	ENSG00000084092
AC005548.1	-3.62033	3.04555	8.28881e-05	0.0451003	ENSG00000285541
KCNIP4-IT1	-6.46582	4.02841	1.87e-06	0.0033574	ENSG00000280650
AC011462.4	-7.79971	3.55823	5.45702e-08	0.000244939	ENSG00000277744
LINC01087	-5.85201	3.18246	3.22076e-06	0.00504341	ENSG00000224559
GDPGP1	-7.93741	3.67792	2.10488e-08	0.000113373	ENSG00000183208
AL390778.1	-5.35474	2.92371	5.76206e-06	0.00775891	ENSG00000227958
AC103810.6	-6.39089	2.49067	9.17147e-05	0.0451003	ENSG00000272134
IL4	-6.65298	3.59786	1.51673e-07	0.000510588	ENSG00000113520
AC104451.1	-5.9503	2.23557	0.000103829	0.0451003	ENSG00000233133
AC117395.1	-5.36328	2.71112	1.75923e-05	0.0163372	ENSG00000242791
AC007159.1	-6.46542	2.72282	3.14468e-05	0.0249086	ENSG00000261146
AC005089.1	-6.87131	2.81647	1.06531e-05	0.011476	ENSG00000274080
OAZ1	-7.93741	3.67792	2.10488e-08	0.000113373	ENSG00000104904
AC010632.2	-6.93801	2.86525	7.46689e-06	0.00935055	ENSG00000267672
AP001150.1	-5.0838	2.9622	1.52583e-05	0.0151195	ENSG00000259541
AVPR2	-5.9503	2.23557	0.000103829	0.0451003	ENSG00000126895
AL391422.4	-7.99952	5.07069	3.87164e-14	1.04267e-09	ENSG00000270504
LINC02140	-6.28512	2.58519	6.42103e-05	0.0393011	ENSG00000261803
RASSF1-AS1	-5.9503	2.23557	0.000103829	0.0451003	ENSG00000281358
LINC00958	-6.16068	2.96144	1.45253e-06	0.00279416	ENSG00000251381
BMP3	-4.86523	2.85514	3.59785e-05	0.0276839	ENSG00000152785
AC091181.1	-7.43156	3.24924	5.41382e-07	0.001215	ENSG00000279555
RPS17	-6.39089	2.49067	9.17147e-05	0.0451003	ENSG00000182774
RAD51D	-5.9503	2.23557	0.000103829	0.0451003	ENSG00000185379
AC012313.3	-4.35727	4.73637	8.08858e-05	0.0451003	ENSG00000268230
Z97205.3	-7.47735	3.28675	4.05502e-07	0.000993172	ENSG00000288584
SMIM19	-3.52083	4.88526	9.67277e-06	0.011326	ENSG00000176209
ERC2-IT1	-6.72813	2.71449	2.25532e-05	0.0189806	ENSG00000281708
CERS1	7.90004	4.61387	2.12065e-05	0.018423	ENSG00000223802
AC078929.1	-4.92621	2.63367	5.12417e-05	0.0353844	ENSG00000257548
AP000254.1	-6.87131	2.81647	1.06531e-05	0.011476	ENSG00000238390
AC117382.1	-6.07351	2.30262	6.28087e-05	0.0393011	ENSG00000240695
AOC1	-4.4098	2.46408	0.000102532	0.0451003	ENSG00000002726
HSD17B1	-7.3843	3.21083	7.27817e-07	0.00150776	ENSG00000108786
NPM1P14	-5.70358	2.62521	6.56804e-05	0.0393075	ENSG00000182965
AC002563.1	-4.64635	3.13763	1.41112e-05	0.0146164	ENSG00000255692
