## Supplementary material for "Dissecting the molecular landscape of Parkinson’s disease and Parkinson’s disease dementia using highly efficient snRNA-seq (HIF-snRNA-seq)": All-tablrs: oligodendrocyte.xlsx

### Sheet: early.pd.ctrl
gname	logFC	logCPM	PValue	FDR	ensemblID
AJ006995.1	3.57355	3.32868	0.000159952	0.026774	ENSG00000234083
AC010776.1	6.58452	1.01409	1.24029e-05	0.00765732	ENSG00000267269
RPSAP42	5.8597	0.943385	6.97859e-05	0.017872	ENSG00000219463
GIMAP7	4.11777	1.86652	0.000132155	0.0236746	ENSG00000179144
TCHHL1	7.93302	1.7407	2.8451e-07	0.00125465	ENSG00000182898
AC131956.1	5.69511	1.20095	4.47777e-05	0.0148252	ENSG00000250034
HSPE1	6.93517	1.3831	1.66607e-06	0.0025715	ENSG00000115541
AL133396.1	5.81728	0.929887	4.76198e-05	0.0151544	ENSG00000278595
SNORA72	6.29553	1.14739	1.48124e-05	0.00834389	ENSG00000201944
OR6C7P	5.31265	0.730525	0.000374089	0.0449234	ENSG00000257757
MAP1LC3BP1	6.03835	1.96232	1.03685e-06	0.00239618	ENSG00000231909
NF1P6	5.81128	1.83113	3.53756e-06	0.00398147	ENSG00000224435
AL096840.1	5.8597	0.943385	6.97859e-05	0.017872	ENSG00000202461
AC119674.1	4.07858	1.71028	0.000299312	0.0386184	ENSG00000260971
PRELID3BP11	5.61245	0.84131	0.000130469	0.0236746	ENSG00000231108
AL691432.2	3.09698	3.3993	0.000145321	0.0250609	ENSG00000272106
Z93930.1	5.9153	0.967698	5.24203e-05	0.0160214	ENSG00000224256
ABCF2P2	5.11045	0.824474	0.000160326	0.026774	ENSG00000228769
AL135960.1	4.27314	1.18599	0.000204371	0.0301852	ENSG00000226252
LINC02135	5.82641	1.53317	1.55269e-05	0.00855894	ENSG00000268532
AC011446.3	6.29553	1.14739	1.48124e-05	0.00834389	ENSG00000287296
AL591770.1	5.25044	0.790574	0.000179351	0.0283064	ENSG00000259055
APOA2	6.07006	1.03802	3.06308e-05	0.0122798	ENSG00000158874
MICOS10P2	5.32654	1.10381	6.21525e-05	0.0177647	ENSG00000270714
AC015726.3	5.53621	0.874547	0.000125644	0.0236746	ENSG00000279251
AC074044.1	5.5129	0.804168	0.000160458	0.026774	ENSG00000272844
IGLV2-23	6.25321	1.12624	1.48665e-05	0.00834389	ENSG00000211660
HMGB1P7	5.61245	0.84131	0.000130469	0.0236746	ENSG00000231148
PPP1R26P1	5.12674	1.09723	0.000102753	0.0226563	ENSG00000238086
RPL26P35	5.67805	0.871701	9.1765e-05	0.02179	ENSG00000244229
RMRP	3.7948	2.74042	0.000129296	0.0236746	ENSG00000269900
CD93	4.10519	2.06026	0.000127335	0.0236746	ENSG00000125810
GFI1	4.88711	0.689473	0.000251198	0.0340818	ENSG00000162676
LINC02621	4.21196	2.11808	8.45671e-05	0.0204852	ENSG00000234756
AC124283.1	4.48768	1.76251	9.53827e-05	0.0218101	ENSG00000261845
LINC02169	5.40857	1.94122	3.14577e-06	0.00388427	ENSG00000259517
AC008555.6	5.54955	1.00728	0.000178424	0.0283064	ENSG00000280106
AC104758.2	4.77322	1.51889	0.000133057	0.0236746	ENSG00000260776
RPL17P35	6.50492	1.25777	4.45592e-06	0.00429843	ENSG00000233900
AC118469.1	5.61245	0.84131	0.000130469	0.0236746	ENSG00000232918
AC007342.4	3.83191	1.56488	0.000391325	0.0466402	ENSG00000261804
EN1	5.40029	1.00667	0.000179453	0.0283064	ENSG00000163064
AC110760.1	4.64527	3.50892	8.38617e-07	0.00235339	ENSG00000248165
HMGA1P2	7.32763	1.30678	1.34063e-06	0.00239618	ENSG00000248641
SPINK7	5.61245	0.84131	0.000130469	0.0236746	ENSG00000145879
PRSS42P	4.23491	1.75477	0.000369476	0.0449234	ENSG00000178055
HOTTIP	5.05622	0.981502	0.000185672	0.0286576	ENSG00000243766
AC022432.1	5.67407	1.04501	0.000139903	0.0243992	ENSG00000268747
FOXD1-AS1	5.45886	0.843841	0.000175987	0.0283064	ENSG00000247993
GPHB5	5.59746	1.93843	6.5571e-06	0.00532661	ENSG00000179600
OR8B5P	6.84454	1.44616	7.64092e-06	0.00571493	ENSG00000255030
PDE8B	3.06414	3.57126	0.000361051	0.0449098	ENSG00000113231
AC000068.1	5.13749	0.677457	0.000402569	0.0476127	ENSG00000185065
MCL1	2.65707	4.53263	0.000214753	0.0311231	ENSG00000143384
YBX3P1	5.5432	0.814487	0.00018248	0.0283064	ENSG00000261614
MIR3678	6.45326	1.22872	7.77567e-06	0.00571493	ENSG00000264511
RANBP20P	4.97488	0.766563	0.000188478	0.028946	ENSG00000259144
RAB9BP1	5.61245	0.84131	0.000130469	0.0236746	ENSG00000232159
AC090142.3	5.01168	1.20247	0.000255222	0.0340818	ENSG00000253997
FMO6P	4.32272	2.01725	0.000171502	0.0283064	ENSG00000117507
CACYBPP1	5.51311	1.55517	6.36049e-06	0.00530654	ENSG00000225928
OR52L1	6.07006	1.03802	3.06308e-05	0.0122798	ENSG00000183313
AL118508.2	5.02295	1.20849	0.000254416	0.0340818	ENSG00000279164
MTFR2P2	5.80183	0.918608	7.00545e-05	0.017872	ENSG00000235647
CR545473.1	4.9778	1.4554	0.000133447	0.0236746	ENSG00000248155
G0S2	5.70025	0.839186	8.56066e-05	0.0204852	ENSG00000123689
AC124068.2	4.56474	1.21217	0.000214315	0.0311231	ENSG00000261441
AC114488.1	5.47063	1.95814	1.42533e-05	0.00834389	ENSG00000229167
AL929472.4	4.66426	1.44686	0.000129836	0.0236746	ENSG00000235673
AF096876.1	6.30445	1.14413	1.04885e-05	0.00674517	ENSG00000259981
LINC02460	5.90849	2.30842	1.26518e-06	0.00239618	ENSG00000255714
AC011471.2	4.42012	1.10643	0.00031944	0.0402481	ENSG00000267563
AC012615.2	3.156	4.8968	0.00013579	0.0238164	ENSG00000267007
CST7	4.49638	1.5335	0.000101487	0.0226425	ENSG00000077984
PPP1R11P1	5.11045	0.824474	0.000160326	0.026774	ENSG00000236216
AC131235.2	4.84722	1.45585	0.000174497	0.0283064	ENSG00000272721
VIM	3.3136	3.93882	4.53583e-05	0.0148252	ENSG00000026025
AP001496.2	5.06413	1.54134	2.9269e-05	0.0120467	ENSG00000265091
AC004825.1	6.20959	1.10474	1.87128e-05	0.00981371	ENSG00000258431
LINC02127	4.86758	1.62346	2.74414e-05	0.0116039	ENSG00000261637
DDX11L2	4.34607	1.69195	0.000113957	0.0236746	ENSG00000236397
MIR3190	4.6895	0.977737	0.00022256	0.0319544	ENSG00000265134
AC053545.1	5.47247	1.37187	2.69305e-05	0.0115461	ENSG00000287692
AL122008.4	3.80711	1.43484	0.000301501	0.0386184	ENSG00000236244
TEX38	6.16238	1.34629	1.79317e-05	0.00971111	ENSG00000186118
AC016710.1	5.06552	0.796153	0.000230782	0.0323818	ENSG00000229131
EHMT2-AS1	5.95406	1.16645	4.23516e-05	0.0143665	ENSG00000237080
AL139275.1	4.21482	1.4666	0.000208754	0.0306858	ENSG00000226070
RN7SL647P	6.16459	1.08288	2.37756e-05	0.0106766	ENSG00000243957
RNA5SP132	5.39362	0.759119	0.00026009	0.0340818	ENSG00000201595
GOLGA2P4	5.61245	0.84131	0.000130469	0.0236746	ENSG00000229608
FKBP4P6	5.31265	0.730525	0.000374089	0.0449234	ENSG00000268234
HOXA10-AS	5.03035	1.22519	0.000210431	0.0307857	ENSG00000253187
AC107021.2	5.43853	0.776607	0.000230059	0.0323818	ENSG00000261051
TRIM47	3.8101	3.41081	2.79041e-05	0.0116402	ENSG00000132481
AL160408.6	4.68919	2.2616	1.28425e-05	0.00777326	ENSG00000282097
AC018529.2	5.8597	0.943385	6.97859e-05	0.017872	ENSG00000278330
AC107032.3	4.65423	1.45847	0.000201317	0.0300823	ENSG00000287030
ELN-AS1	4.2519	1.10798	0.000400426	0.0475414	ENSG00000232415
AC254629.1	3.8878	1.7265	0.000338121	0.0422569	ENSG00000274993
OR5B15P	6.37658	1.18869	9.58833e-06	0.00629749	ENSG00000273408
AC083880.1	5.13607	1.22807	3.51103e-05	0.0134399	ENSG00000273391
AL360093.1	4.38185	1.45613	0.000405843	0.0478166	ENSG00000223842
PGBD4P8	6.45326	1.22872	7.77567e-06	0.00571493	ENSG00000229332
OR5AR1	8.29501	2.0427	2.14455e-08	0.0001655	ENSG00000172459
AC004944.1	7.05142	1.14198	5.22944e-06	0.00474787	ENSG00000253510
AC009955.1	5.98058	1.31562	5.60988e-05	0.016843	ENSG00000228973
MTATP6P26	5.59332	0.837485	0.00013261	0.0236746	ENSG00000236878
RNU6-1181P	5.39362	0.759119	0.00026009	0.0340818	ENSG00000206918
AL365215.2	5.14802	1.11421	0.000202891	0.0301108	ENSG00000286958
FO393414.2	5.81946	1.1339	6.94658e-05	0.017872	ENSG00000217483
RNU6-189P	6.93517	1.3831	1.66607e-06	0.0025715	ENSG00000251929
AC107398.5	5.83911	1.25304	2.48116e-05	0.0108978	ENSG00000286294
ADRA2A	4.44222	2.14252	3.94761e-05	0.0143237	ENSG00000150594
LINC01038	6.41543	1.20886	9.5545e-06	0.00629749	ENSG00000229011
DIAPH1-AS1	4.79114	1.45774	5.95244e-05	0.0173345	ENSG00000246422
TMEM256P2	5.8597	0.943385	6.97859e-05	0.017872	ENSG00000226726
FABP7	4.40932	1.91485	0.000362258	0.0449098	ENSG00000164434
MTND2P41	5.61245	0.84131	0.000130469	0.0236746	ENSG00000283131
MAGED4B	4.38874	1.70444	0.000179975	0.0283064	ENSG00000187243
AL020994.1	5.57624	1.47734	2.50654e-05	0.0108978	ENSG00000223726
LINC01700	4.48461	2.26237	3.46969e-05	0.0134399	ENSG00000232837
AC008060.5	5.1061	1.09814	0.000101957	0.0226425	ENSG00000288051
LINC00837	5.17643	1.3195	0.00019405	0.0293633	ENSG00000235824
SYPL1P1	5.80183	0.918608	7.00545e-05	0.017872	ENSG00000243154
AC021220.2	5.53543	1.00015	0.000179043	0.0283064	ENSG00000287060
DNAJA1P4	5.61245	0.84131	0.000130469	0.0236746	ENSG00000218089
CFTRP3	5.39362	0.759119	0.00026009	0.0340818	ENSG00000204555
AL353651.1	5.8597	0.943385	6.97859e-05	0.017872	ENSG00000235011
ZGPAT	4.51967	1.52819	0.000132177	0.0236746	ENSG00000197114
AP002800.1	5.39362	0.759119	0.00026009	0.0340818	ENSG00000280032
OR10Z1	5.61245	0.84131	0.000130469	0.0236746	ENSG00000198967
PUDPP2	3.59549	2.73588	0.000300385	0.0386184	ENSG00000233792
USP30-AS1	5.17477	0.929336	0.000182452	0.0283064	ENSG00000256262
EEF1A1P42	5.74149	0.89335	9.46427e-05	0.0218024	ENSG00000277043
FOXJ1	4.1538	1.42654	0.000151243	0.025794	ENSG00000129654
AC011558.1	4.51175	1.98612	4.35402e-05	0.0146091	ENSG00000279753
FTOP1	4.35681	1.86226	0.000193108	0.0293633	ENSG00000226491
AP000697.1	5.35443	0.877525	0.000256035	0.0340818	ENSG00000224269
RPS3AP25	6.65708	1.16558	2.05668e-05	0.0103176	ENSG00000232385
AC108105.1	7.66279	2.61425	1.73621e-10	2.67976e-06	ENSG00000287597
LINC02429	4.56673	2.15515	2.09375e-05	0.0103176	ENSG00000251266
EN2	4.34628	1.23626	0.000237261	0.0329911	ENSG00000164778
AL583859.1	5.88424	1.2412	3.71394e-05	0.0138127	ENSG00000234306
PTH2	6.5393	1.34275	2.18536e-05	0.0103784	ENSG00000142538
AC087667.1	4.40361	1.66211	0.000229111	0.0323818	ENSG00000244791
AP001992.2	6.62852	1.21257	5.81076e-06	0.00512492	ENSG00000286943
AC023245.1	5.31087	1.06958	0.000148296	0.025432	ENSG00000241385
AC078880.3	7.75784	1.60554	7.56824e-07	0.00233624	ENSG00000271579
AL139120.1	4.45761	1.85212	7.96001e-05	0.0198159	ENSG00000233340
SLC31A2	3.81044	3.03853	2.34004e-05	0.0106766	ENSG00000136867
RNU4-61P	5.80183	0.918608	7.00545e-05	0.017872	ENSG00000223175
AL161430.1	4.06814	2.61943	2.13913e-05	0.0103176	ENSG00000286334
TMEM252	5.34586	1.24235	4.04063e-05	0.0143368	ENSG00000181778
SEMA7A	4.66543	1.67311	4.20455e-05	0.0143665	ENSG00000138623
KRT18P17	5.80183	0.918608	7.00545e-05	0.017872	ENSG00000213943
AC011498.4	6.75409	2.0882	1.50829e-07	0.000775989	ENSG00000267385
AL356361.2	5.25107	0.71052	0.000368548	0.0449234	ENSG00000231979
RNA5SP78	6.11811	1.06064	2.38649e-05	0.0106766	ENSG00000201492
SH3BGRL3	2.99549	4.79139	4.10426e-05	0.0143665	ENSG00000142669
AC092354.1	4.80544	1.39812	0.000108956	0.0236746	ENSG00000272354
AC003989.1	5.96879	0.991565	3.99053e-05	0.0143237	ENSG00000227948
AC104333.3	5.19076	1.52944	0.000112555	0.0236746	ENSG00000236905
AC067942.4	5.02623	1.06693	0.000119913	0.0236746	ENSG00000286490
ADAT1	3.12065	4.76827	2.95692e-06	0.00380322	ENSG00000065457
P2RY1	3.03116	3.81216	0.000375465	0.0449234	ENSG00000169860
AL159174.1	6.8298	1.07685	6.01773e-06	0.00516003	ENSG00000237027
PSPC1-AS2	4.46885	1.77354	8.55777e-05	0.0204852	ENSG00000226352
AC012445.1	7.32763	1.30678	1.34063e-06	0.00239618	ENSG00000229550
AC108751.4	5.9153	0.967698	5.24203e-05	0.0160214	ENSG00000243885
CYCSP12	7.32763	1.30678	1.34063e-06	0.00239618	ENSG00000224263
NDST2	4.94314	1.1588	0.000195202	0.0293936	ENSG00000166507
AC009315.1	2.84601	3.88762	0.000257109	0.0340818	ENSG00000286797
NDUFB9P2	4.61115	0.907332	0.000420885	0.0490275	ENSG00000236281
PTTG3P	4.86684	1.44776	0.000233316	0.0325893	ENSG00000213005
TUSC8	5.81304	1.38619	5.05829e-06	0.00473165	ENSG00000237361
OR52J2P	5.67892	2.17098	4.03219e-06	0.00402838	ENSG00000230261
LINC01696	6.37217	1.4104	8.64222e-06	0.0060003	ENSG00000227940
AC012404.1	3.11584	3.47299	0.000337143	0.0422569	ENSG00000259481
AC006445.2	4.8207	1.98117	4.98038e-05	0.0155292	ENSG00000249148
AC112203.1	7.84822	1.67423	4.93646e-07	0.0019048	ENSG00000251193
ARPC3P5	6.16449	0.97669	3.52663e-05	0.0134399	ENSG00000214027
AC069499.1	6.10498	1.17716	2.12274e-05	0.0103176	ENSG00000241634
LINC02379	5.75885	1.28646	1.8757e-05	0.00981371	ENSG00000251649
AC008750.6	7.21268	2.60649	4.3663e-10	4.49278e-06	ENSG00000268889
SAC3D1	3.94521	3.55673	6.69757e-07	0.00229719	ENSG00000168061
MIR4665	5.67845	0.867591	0.000129977	0.0236746	ENSG00000263575
CRYAB	2.65124	5.14879	0.000117494	0.0236746	ENSG00000109846
KLF1	5.46959	0.958732	4.57777e-05	0.0148252	ENSG00000105610
AL391121.1	3.091	3.48417	0.000229546	0.0323818	ENSG00000272933
AL022238.2	7.45272	1.39172	3.84919e-06	0.00402838	ENSG00000272834
AC008703.1	3.93599	2.49707	0.000130757	0.0236746	ENSG00000283413
RPL7P38	5.13286	1.11722	9.39795e-05	0.0218024	ENSG00000239473
NF1P4	5.30746	1.33499	0.000176107	0.0283064	ENSG00000258027
FAM90A11P	6.30104	1.42884	1.87056e-06	0.00262465	ENSG00000233115
IL20	5.39362	0.759119	0.00026009	0.0340818	ENSG00000162891
AL356019.1	5.80183	0.918608	7.00545e-05	0.017872	ENSG00000258459
IFNL3P1	5.31265	0.730525	0.000374089	0.0449234	ENSG00000268510
AC021820.1	5.0994	0.737899	0.000251824	0.0340818	ENSG00000255347
IFITM3P9	5.47036	0.787098	0.000260562	0.0340818	ENSG00000271134
OR52M2P	6.60097	1.19316	7.37159e-06	0.00571493	ENSG00000226616
AC008687.5	5.67845	0.867591	0.000129977	0.0236746	ENSG00000268669
AP000997.3	5.26063	1.7904	3.68342e-05	0.0138127	ENSG00000260254
TBCEL	6.33663	1.16821	1.18699e-05	0.00747777	ENSG00000154114
GPR31	7.03136	1.55813	3.53314e-06	0.00398147	ENSG00000120436
AC007750.1	5.17018	1.03227	5.91993e-05	0.0173345	ENSG00000236841
HCG27	4.91561	0.917504	0.00036772	0.0449234	ENSG00000206344
AC021818.1	5.2973	1.44174	3.49351e-05	0.0134399	ENSG00000259309
EEF1A1P12	5.24352	0.866108	0.000101033	0.0226425	ENSG00000214199
AC099063.2	5.42443	0.840055	9.40678e-05	0.0218024	ENSG00000238081
AL807761.2	5.35292	0.909369	8.28088e-05	0.0203198	ENSG00000225531
IRX6	4.22576	1.3463	0.00041485	0.0485076	ENSG00000159387
AC100781.1	4.82007	1.56162	0.000181935	0.0283064	ENSG00000268566
AC123595.2	5.61245	0.84131	0.000130469	0.0236746	ENSG00000286638
RHPN1-AS1	5.60972	1.02469	4.61051e-05	0.0148252	ENSG00000254389
FOLR1	4.37461	1.71179	0.00022182	0.0319544	ENSG00000110195
OR4D10	4.2404	1.40331	0.000281694	0.0366904	ENSG00000254466
AL139423.2	6.98531	1.63295	1.39724e-06	0.00239618	ENSG00000287727
LINC00968	4.07128	3.27479	5.70837e-05	0.0169434	ENSG00000246430
AL161742.1	7.66153	1.53453	1.31611e-06	0.00239618	ENSG00000177452
AC093117.1	6.16955	1.55254	8.74708e-06	0.0060003	ENSG00000223675
HPAT5	5.55472	2.12904	3.61143e-06	0.00398147	ENSG00000280707
AL158827.1	4.72205	1.28288	0.000109783	0.0236746	ENSG00000227257
AC098868.1	4.22348	1.60827	0.000409449	0.0480581	ENSG00000251264
OSTCP6	5.61245	0.84131	0.000130469	0.0236746	ENSG00000219790
AC034102.8	5.19739	0.746268	0.000365139	0.0449234	ENSG00000273890
AC007686.1	5.53912	1.10056	0.000110817	0.0236746	ENSG00000243225
BX284613.1	5.96879	0.991565	3.99053e-05	0.0143237	ENSG00000226552
OR4C11	5.74612	1.29719	9.81998e-05	0.0222892	ENSG00000172188
HSPD1P7	5.39652	0.926693	6.13626e-05	0.0177028	ENSG00000215005
DNM1P34	5.74149	0.89335	9.46427e-05	0.0218024	ENSG00000260357
RNU6-588P	5.47036	0.787098	0.000260562	0.0340818	ENSG00000222213
AC112721.1	5.5432	0.814487	0.00018248	0.0283064	ENSG00000222022
AC090227.3	6.11811	1.06064	2.38649e-05	0.0106766	ENSG00000267674
MTND5P24	5.93059	1.17474	5.61996e-05	0.016843	ENSG00000224852
AC099508.1	3.92552	2.64396	0.000123756	0.0236746	ENSG00000247033
AC015660.5	5.88454	1.34823	1.9232e-05	0.00989452	ENSG00000286893
AC002543.1	6.17046	1.60875	1.78627e-06	0.00262465	ENSG00000235945
TRERNA1	5.40029	1.00667	0.000179453	0.0283064	ENSG00000231265
AC104088.2	5.36261	0.909021	8.29405e-05	0.0203198	ENSG00000286557
AC016722.2	3.62169	2.77239	0.000240041	0.0332279	ENSG00000228925
Z99716.2	4.72807	1.65387	0.00028891	0.0374722	ENSG00000286659
AC069257.1	5.05944	0.911904	0.000306191	0.0390571	ENSG00000228028
THAP12P8	5.59169	1.0471	4.17196e-05	0.0143665	ENSG00000223963
SHMT2	3.33144	3.12987	0.000309683	0.0393399	ENSG00000182199
AL445228.2	6.23012	1.50503	4.04547e-06	0.00402838	ENSG00000231791
AC133637.1	5.61245	0.84131	0.000130469	0.0236746	ENSG00000279708
SERPINA7	5.8597	0.943385	6.97859e-05	0.017872	ENSG00000123561
NSG1	3.71649	6.47353	5.41989e-11	1.67306e-06	ENSG00000168824
AC244102.3	5.99706	2.47405	8.54033e-08	0.000527263	ENSG00000286051
FO538757.1	5.70858	1.10773	0.000109033	0.0236746	ENSG00000279928
FNIP1	5.50571	1.15447	7.37598e-05	0.0185113	ENSG00000217128
AC126615.2	5.55929	1.18134	7.33909e-05	0.0185113	ENSG00000257121
ZCCHC18	4.43109	1.98038	4.82864e-05	0.0152097	ENSG00000166707
LINC01210	5.19264	0.956957	0.000145028	0.0250609	ENSG00000239513
ISL2	6.39439	1.42244	8.17356e-06	0.00586767	ENSG00000159556
CWC22	2.59814	4.7123	0.000226439	0.0323609	ENSG00000163510
IGBP1P5	5.80183	0.918608	7.00545e-05	0.017872	ENSG00000250858
AL355377.2	4.79984	1.60811	0.000201725	0.0300823	ENSG00000279489
TRIM50	3.94784	2.67	0.00012272	0.0236746	ENSG00000146755
AC005944.1	2.79987	4.68062	0.000134345	0.0236977	ENSG00000267469
LINC01147	4.17332	1.83176	0.000374888	0.0449234	ENSG00000258826
UCMA	4.50609	1.7245	0.000192819	0.0293633	ENSG00000165623

### Sheet: late.pd.ctrl
gname	logFC	logCPM	PValue	FDR	ensemblID
ARV1	-2.91285	5.68432	3.62253e-05	0.0208138	ENSG00000173409
AL606490.1	-4.76635	1.71883	7.257e-05	0.0290023	ENSG00000225055
LRTOMT	-7.68382	2.94666	4.6986e-08	0.000196569	ENSG00000184154
AL132719.1	-5.4478	1.99856	2.27286e-05	0.0179894	ENSG00000258795
RN7SL843P	-7.98292	3.19172	6.49949e-09	6.34459e-05	ENSG00000239547
CEP43	-6.66489	1.85856	5.74771e-05	0.0258957	ENSG00000213066
GYG1P1	-6.2435	1.92177	5.74309e-05	0.0258957	ENSG00000251633
AC069061.2	-5.36678	1.79885	0.000133474	0.044418	ENSG00000264734
TMEM63A	2.9186	7.6286	8.47758e-05	0.0326666	ENSG00000196187
TSPEAR-AS1	-5.24717	1.95329	6.04767e-05	0.0266299	ENSG00000235890
RN7SL487P	-6.15783	1.86872	0.000104744	0.0374076	ENSG00000243871
OR8B1P	-5.86382	1.70296	6.90052e-05	0.0290023	ENSG00000227737
SNORD94	-7.77654	2.73338	1.29544e-07	0.000474213	ENSG00000208772
LINC01595	-4.8787	2.02442	3.63578e-05	0.0208138	ENSG00000259108
UTS2R	-4.95406	2.08074	6.94881e-05	0.0290023	ENSG00000181408
ERV3-1	-7.16411	2.21588	5.11562e-06	0.00713385	ENSG00000213462
SERPINA11	-6.33528	2.86841	1.95222e-07	0.000572184	ENSG00000186910
C9orf116	-4.24121	2.63023	1.69888e-05	0.016049	ENSG00000160345
DYRK2	-4.08787	3.45993	3.51826e-06	0.00606072	ENSG00000127334
LINC01799	-4.05158	3.04329	0.000103528	0.0374076	ENSG00000230525
MAD2L1BP	-4.17636	3.12566	1.12487e-06	0.00235298	ENSG00000124688
FRMD7	-5.67913	2.64326	6.42424e-07	0.00171031	ENSG00000165694
RNF223	-5.09899	1.85599	7.04965e-05	0.0290023	ENSG00000237330
LINC01087	-5.22516	2.42634	5.59437e-06	0.00744687	ENSG00000224559
AL021707.8	-7.32375	2.34356	2.12933e-06	0.00415716	ENSG00000273096
CNOT10-AS1	-3.8413	2.70241	9.84773e-05	0.0369732	ENSG00000251224
SEPSECS-AS1	-6.66489	1.85856	5.74771e-05	0.0258957	ENSG00000281501
AL353751.1	-6.77929	1.93468	3.48134e-05	0.0208138	ENSG00000232110
AC100868.1	-6.40197	2.01778	4.25162e-05	0.0230571	ENSG00000258417
MIR126	-8.07763	3.01073	1.73153e-08	0.000101415	ENSG00000199161
HMBOX1-IT1	-6.40596	1.6989	3.58674e-05	0.0208138	ENSG00000259196
AC008750.2	-5.44761	1.50608	0.000157443	0.0485338	ENSG00000267905
AP003469.1	-5.10572	2.04057	3.40479e-05	0.0208138	ENSG00000253355
AC120498.1	-5.86382	1.70296	6.90052e-05	0.0290023	ENSG00000259910
RASSF1-AS1	-5.23523	1.93992	1.28352e-05	0.0129613	ENSG00000281358
AC121764.2	-5.75735	2.51787	1.10657e-06	0.00235298	ENSG00000242568
AC069439.2	-4.41338	2.28637	5.56666e-05	0.0258957	ENSG00000240033
AL360178.1	-4.891	2.17387	1.91097e-05	0.0166013	ENSG00000286313
AC011474.2	-4.80762	1.78477	7.25204e-05	0.0290023	ENSG00000266248
AL008638.5	-5.49906	1.56933	0.000113122	0.0394379	ENSG00000279914
RPL32P31	-6.35634	1.98915	4.94322e-05	0.0253969	ENSG00000213128
CTSD	-7.16411	2.21588	5.11562e-06	0.00713385	ENSG00000117984
METTL21C	-5.49766	1.94317	3.06626e-05	0.0208138	ENSG00000139780
AL512353.3	-5.68715	1.62456	9.44851e-05	0.035935	ENSG00000237090
JAG2	-3.11487	4.72276	1.08786e-05	0.0117993	ENSG00000184916
SPATA6L	-2.20633	6.99557	3.69582e-05	0.0208138	ENSG00000106686
AC027796.4	-4.2448	2.18825	2.4366e-05	0.0187779	ENSG00000262903
ADGRA1-AS1	-4.44279	3.06776	1.0576e-06	0.00235298	ENSG00000256925
RPL31P35	-5.49449	1.86963	7.74375e-05	0.0302367	ENSG00000232612
AC008915.2	-7.71979	2.68252	1.95385e-07	0.000572184	ENSG00000259782
FAM53B	-6.77929	1.93468	3.48134e-05	0.0208138	ENSG00000189319
AC006478.1	-5.52008	1.59641	0.000136651	0.0449645	ENSG00000286987
AC092484.1	-4.91827	2.15816	2.84715e-05	0.0203363	ENSG00000225107
RNU6-623P	-6.66489	1.85856	5.74771e-05	0.0258957	ENSG00000200013
GLYATL1P4	-6.05016	1.86194	0.000124457	0.0418935	ENSG00000254399
CCHCR1	-3.87113	1.98896	7.32856e-05	0.0290023	ENSG00000204536
ZNF844	-7.93475	2.87767	4.68061e-08	0.000196569	ENSG00000223547
LINC02883	-4.71844	1.91825	0.00016309	0.049751	ENSG00000259416
TAS2R4	-6.77929	1.93468	3.48134e-05	0.0208138	ENSG00000127364
AC091010.1	-6.29786	2.01761	3.13819e-05	0.0208138	ENSG00000286766
AC020892.1	-4.1034	2.4261	0.000149012	0.0464236	ENSG00000259241
AL137058.1	-3.70214	3.85086	7.00539e-06	0.00891969	ENSG00000244471
WDR87	-3.9456	3.81895	9.61249e-06	0.010827	ENSG00000171804
AC007920.2	-4.51756	2.08526	5.20259e-05	0.0258957	ENSG00000283175
MON1B	-3.88308	4.14347	4.65873e-06	0.00713385	ENSG00000103111
CHRM3-AS1	-5.25514	2.02145	2.83835e-05	0.0203363	ENSG00000234601
PTGDS	-4.69764	2.70832	5.62821e-05	0.0258957	ENSG00000107317
AC078878.1	-6.35634	1.98915	4.94322e-05	0.0253969	ENSG00000255923
PNPLA4	-4.22562	2.70219	1.9841e-05	0.0166013	ENSG00000006757
AC126323.6	-5.60191	1.63555	0.000123842	0.0418935	ENSG00000261296
AP001107.10	-6.17967	1.94038	6.09254e-05	0.0266299	ENSG00000276918
OR6Y1	-5.00171	2.01809	0.000141694	0.0453588	ENSG00000197532
VN1R65P	-5.72689	1.63115	0.000116082	0.0399938	ENSG00000260883
AL031651.2	-9.17496	4.08511	3.13871e-12	9.19172e-08	ENSG00000277829
LAPTM4A-DT	6.16685	3.44923	0.000144045	0.0453588	ENSG00000223734
AC003956.1	-6.89211	2.34622	4.06863e-06	0.00661944	ENSG00000268564
AP000851.1	-5.09019	1.84812	0.000104579	0.0374076	ENSG00000256916
AL512652.2	-8.07763	3.01073	1.73153e-08	0.000101415	ENSG00000279135
GRM2	-3.56367	3.28351	1.97824e-05	0.0166013	ENSG00000164082
DHH	-4.4687	3.45357	8.39896e-06	0.00983855	ENSG00000139549
SCO1	-3.30025	4.99601	2.98423e-06	0.00546207	ENSG00000133028
AC005726.4	-6.98474	2.0798	1.27202e-05	0.0129613	ENSG00000265287
AL359918.3	-4.7476	1.75825	0.000142689	0.0453588	ENSG00000233735
SPAG5	-8.50721	3.42313	7.2894e-10	1.06735e-05	ENSG00000076382
AC007179.1	3.00448	6.81388	2.2177e-05	0.0179894	ENSG00000231815
AC110285.5	-6.3461	2.03986	4.21468e-05	0.0230571	ENSG00000274833
AL355987.3	-4.39602	2.86964	1.67267e-05	0.016049	ENSG00000272896
AC138904.3	-6.49515	2.07803	2.81017e-05	0.0203363	ENSG00000283662
PCAT18	-4.13027	2.26236	4.43596e-05	0.0236195	ENSG00000265369
AC117382.1	-6.40596	1.6989	3.58674e-05	0.0208138	ENSG00000240695
AL590824.1	-5.54546	1.59288	0.000111718	0.0394178	ENSG00000216352
SAMD12-AS1	-2.87771	5.20436	1.92864e-05	0.0166013	ENSG00000281641
AC109782.1	-4.15112	1.91382	0.000138693	0.045129	ENSG00000286447
AL845331.1	-3.41451	2.70676	0.000101441	0.0374076	ENSG00000259916
