## Supplementary material for "Dissecting the molecular landscape of Parkinson’s disease and Parkinson’s disease dementia using highly efficient snRNA-seq (HIF-snRNA-seq)": All-tablrs: opc.xlsx

### Sheet: early.pd.ctrl
gname	logFC	logCPM	PValue	FDR	ensemblID
KATNBL1P1	5.43484	3.33758	0.000126515	0.0332626	ENSG00000271026
RASSF10	5.77038	3.47266	4.67486e-05	0.0224085	ENSG00000189431
HOXC-AS2	5.47613	3.35336	0.000128461	0.0332626	ENSG00000250133
FOXJ1	4.78489	3.29539	0.000178291	0.0405744	ENSG00000129654
LINC01283	5.60216	3.92165	5.32137e-06	0.00718982	ENSG00000234191
C5orf64-AS1	5.34847	3.30536	0.000180135	0.0405744	ENSG00000251575
EEF1A1P21	5.73674	3.45838	4.68061e-05	0.0224085	ENSG00000249542
AC128687.2	5.20813	3.25532	0.000258534	0.0472846	ENSG00000273394
AP002453.1	5.81298	3.54045	0.000105385	0.0332626	ENSG00000254730
AC106738.1	5.2246	3.26173	0.000260349	0.0472846	ENSG00000259711
AC091390.3	5.33957	3.65079	4.79628e-05	0.0224085	ENSG00000239486
DIS3L2P1	6.40443	3.77316	2.30387e-05	0.0157865	ENSG00000223788
AC008073.1	7.55523	4.24548	3.94361e-07	0.00125452	ENSG00000223754
LINC02790	4.23596	4.33263	0.000168841	0.0405744	ENSG00000237435
LINC01360	4.53097	3.51583	0.00018211	0.0405744	ENSG00000233973
MIR3663HG	7.23595	4.03332	2.08214e-06	0.0036286	ENSG00000234474
ASTN2-AS1	5.73318	4.49736	5.48891e-06	0.00718982	ENSG00000229105
CYCSP35	5.47613	3.35336	0.000128461	0.0332626	ENSG00000233549
PMEL	5.07954	4.09126	5.14507e-05	0.0233817	ENSG00000185664
NPM1P24	5.55539	3.38432	9.14487e-05	0.0318184	ENSG00000215086
CD300A	4.79724	3.73769	9.68332e-05	0.0326143	ENSG00000167851
AP003064.1	5.37715	3.33109	0.000125697	0.0332626	ENSG00000255126
AC073578.1	5.63916	3.601	8.01092e-05	0.0307564	ENSG00000256209
STK26	5.33386	3.30143	0.000179413	0.0405744	ENSG00000134602
AC007787.1	5.25648	3.27224	0.000263267	0.0472846	ENSG00000267610
LINC01856	6.22237	3.69141	2.98419e-05	0.0174874	ENSG00000237574
AC090424.1	5.46691	3.3507	0.000128137	0.0332626	ENSG00000256630
AC130814.1	5.20813	3.25532	0.000258534	0.0472846	ENSG00000287284
HSPB1	3.58747	5.12016	0.000246209	0.0472846	ENSG00000106211
TAF1A-AS1	6.58476	4.04431	2.05544e-06	0.0036286	ENSG00000225265
ZNF524	4.69617	3.67614	0.000154219	0.0390244	ENSG00000171443
UST-AS1	4.75513	3.25316	0.000257914	0.0472846	ENSG00000227660
OR4A44P	5.15807	3.23816	0.000253539	0.0472846	ENSG00000255053
ERAP1	4.37307	4.7563	2.16279e-05	0.0157865	ENSG00000164307
LINC02588	5.21477	3.23829	0.000253578	0.0472846	ENSG00000257842
LINC02273	8.00249	4.57929	2.48588e-08	0.000276777	ENSG00000245954
AC037459.1	6.12223	3.63208	1.4183e-05	0.0123226	ENSG00000248235
BIRC2	3.70348	5.33887	0.000114491	0.0332626	ENSG00000110330
AC006441.3	5.54539	4.09523	1.94598e-05	0.0149425	ENSG00000265784
AC113167.1	3.87835	3.99685	0.000206127	0.0437147	ENSG00000214942
AC093270.2	5.95701	3.55497	2.54871e-05	0.0157865	ENSG00000243160
TFPI2	5.20813	3.25532	0.000258534	0.0472846	ENSG00000105825
EHMT2-AS1	5.47152	3.35203	0.000128299	0.0332626	ENSG00000237080
AL049820.1	5.21175	3.68869	0.000192822	0.0416871	ENSG00000233044
PXDC1	5.22275	4.33096	8.35399e-06	0.00979217	ENSG00000168994
AC013410.2	5.30427	3.2686	0.000262264	0.0472846	ENSG00000237617
C1DP5	5.39231	3.32158	0.000124478	0.0332626	ENSG00000254965
MT1H	6.90256	4.02009	3.43668e-06	0.00546629	ENSG00000205358
MMP12	5.46788	3.32714	0.000125194	0.0332626	ENSG00000262406
AL355602.1	5.66696	3.4293	6.48051e-05	0.0253511	ENSG00000284694
AC091181.2	5.34847	3.30536	0.000180135	0.0405744	ENSG00000286732
AC026304.1	6.22264	3.68091	4.71805e-05	0.0224085	ENSG00000268129
SLAMF9	5.55539	3.38432	9.14487e-05	0.0318184	ENSG00000162723
PDE2A-AS1	5.96974	3.91331	9.25551e-06	0.0103051	ENSG00000255808
AC087439.1	7.21911	4.0188	2.11837e-06	0.0036286	ENSG00000253358
AL138900.1	5.63074	3.4145	6.4892e-05	0.0253511	ENSG00000228239
LAMB2	3.72848	5.2817	0.000109967	0.0332626	ENSG00000172037
BX293995.1	5.99446	3.5441	2.55088e-05	0.0157865	ENSG00000235991
SYNPO2L	4.59703	3.57845	0.000104859	0.0332626	ENSG00000166317
ZBTB20-AS2	5.89489	3.50226	3.43026e-05	0.0187399	ENSG00000241295
CNDP1	4.91995	5.64837	1.24617e-06	0.00346871	ENSG00000150656
NHLH2	4.21647	4.10006	0.00018696	0.0412202	ENSG00000177551
AC023813.1	5.30427	3.2686	0.000262264	0.0472846	ENSG00000259912
ZNF72P	5.70228	3.44393	6.47224e-05	0.0253511	ENSG00000184624
AC139491.4	4.08937	5.08774	2.22046e-05	0.0157865	ENSG00000251458
SSXP3	5.63074	3.4145	6.4892e-05	0.0253511	ENSG00000225198
AL109610.1	5.70228	3.44393	6.47224e-05	0.0253511	ENSG00000225785
LINC01806	5.57242	3.39128	9.13896e-05	0.0318184	ENSG00000227403
PNPO	5.22314	3.78672	9.43422e-05	0.0323202	ENSG00000108439
RPL35AP23	5.20813	3.25532	0.000258534	0.0472846	ENSG00000264217
AC113391.2	4.86748	3.27659	0.000264454	0.0472846	ENSG00000251446
LINC02180	7.07675	4.60953	2.95266e-07	0.00116688	ENSG00000261749
LINC01594	4.96675	4.05691	2.74052e-05	0.0164935	ENSG00000225328
AC004449.1	6.90318	3.82653	9.90732e-06	0.0105055	ENSG00000261204
GSTA10P	7.69812	4.34813	1.8925e-07	0.00105355	ENSG00000230845
RNU6-703P	6.79721	4.02802	2.09524e-06	0.0036286	ENSG00000252755
IL11	5.15209	3.24909	0.000256744	0.0472846	ENSG00000095752
FOXD1	5.48851	3.86918	0.000150743	0.0385832	ENSG00000251493
LINC01626	5.27747	3.27992	0.000175348	0.0405744	ENSG00000223765
ACCS	5.00969	3.61739	0.000102623	0.0332626	ENSG00000110455
AP006219.2	5.70228	3.44393	6.47224e-05	0.0253511	ENSG00000286499
SHMT2	5.03997	4.28553	5.34693e-06	0.00718982	ENSG00000182199
AL691515.2	6.60549	3.85559	1.17229e-05	0.0113498	ENSG00000238054
AC010745.1	5.34847	3.30536	0.000180135	0.0405744	ENSG00000226041
AC097375.2	5.48589	3.26114	0.000260183	0.0472846	ENSG00000249818
LINC01221	7.56043	4.6238	1.84542e-08	0.000276777	ENSG00000235492
AC069285.2	6.19439	3.66607	1.07329e-05	0.0108636	ENSG00000227148
ESAM	4.51575	3.92309	3.85668e-05	0.0199722	ENSG00000149564
AC036103.1	6.05423	3.63835	4.83028e-05	0.0224085	ENSG00000261002
AC006059.3	5.12973	3.24133	0.000254477	0.0472846	ENSG00000285539
AL160314.1	6.09598	3.61956	1.42915e-05	0.0123226	ENSG00000242061
LNX2	3.88079	5.86307	2.3727e-05	0.0157865	ENSG00000139517
LINC02166	4.24588	4.22627	0.000109939	0.0332626	ENSG00000260259
SLPI	6.13495	3.60876	1.43878e-05	0.0123226	ENSG00000124107
NSG1	3.44664	6.46723	3.4504e-05	0.0187399	ENSG00000168824
AC019254.1	5.43484	3.33758	0.000126515	0.0332626	ENSG00000259182
AC011495.2	4.80317	4.03938	3.26291e-05	0.0186304	ENSG00000268636
AC008750.6	5.34847	3.30536	0.000180135	0.0405744	ENSG00000268889
AC008549.1	6.01418	3.58122	1.91483e-05	0.0149425	ENSG00000248709
LINC00603	4.16044	5.48841	5.99406e-05	0.0253511	ENSG00000250048
RNU6-796P	5.98161	3.53783	2.55215e-05	0.0157865	ENSG00000212388
AL138878.2	5.59357	3.3995	9.13211e-05	0.0318184	ENSG00000234115
SKA2P1	5.38844	3.2982	0.000178815	0.0405744	ENSG00000232387
AC002074.1	5.69068	4.65039	1.68607e-06	0.0036286	ENSG00000285090
BLNK	4.63363	4.40053	9.81301e-05	0.0326143	ENSG00000095585
HEYL	4.45171	3.51929	0.000243678	0.0472846	ENSG00000163909
SIGLEC9	5.65963	4.93532	3.14411e-07	0.00116688	ENSG00000129450
GAL	4.59805	3.69498	0.00019227	0.0416871	ENSG00000069482
AC073195.1	6.13039	3.77111	1.87216e-05	0.0149425	ENSG00000271855
AP003555.1	5.12609	3.50833	0.000182209	0.0405744	ENSG00000254605
AVPR1A	5.39231	3.32158	0.000124478	0.0332626	ENSG00000166148
AC010623.1	5.26557	3.64056	6.12049e-05	0.0253511	ENSG00000286721
SUCNR1	5.28594	3.28019	0.000265429	0.0472846	ENSG00000198829
FOXR2	6.19819	3.66888	8.35509e-06	0.00979217	ENSG00000189299
AC011396.1	4.9247	3.31208	0.000181357	0.0405744	ENSG00000248842
AC120114.2	5.15807	3.23816	0.000253539	0.0472846	ENSG00000278713
CALHM5	7.85971	4.47535	6.52701e-08	0.000484478	ENSG00000178033
PTPRT-AS1	5.47613	3.35336	0.000128461	0.0332626	ENSG00000227599
CKMT2	4.23896	4.20666	0.000216667	0.0455164	ENSG00000131730
RPL21P11	5.58925	3.3982	9.13319e-05	0.0318184	ENSG00000242571
AL352984.1	4.43003	4.29981	0.000106344	0.0332626	ENSG00000258386
AL358942.1	6.27031	3.70462	3.70074e-05	0.019621	ENSG00000225580
AL389915.1	5.44233	3.31817	0.000124036	0.0332626	ENSG00000236005
LINC02141	3.90669	4.84165	0.000199357	0.0426854	ENSG00000261807
AC093462.1	5.55539	3.38432	9.14487e-05	0.0318184	ENSG00000277324

### Sheet: late.pd.ctrl
gname	logFC	logCPM	PValue	FDR	ensemblID
LINC02298	-6.51374	5.11759	6.68403e-07	0.0137724	ENSG00000257556
Z69667.1	-6.46146	4.62212	4.41856e-06	0.0303481	ENSG00000286901
AC022535.3	-6.57247	4.63112	3.55795e-06	0.0303481	ENSG00000287246
