## Supplementary material for "Dissecting the molecular landscape of Parkinson’s disease and Parkinson’s disease dementia using highly efficient snRNA-seq (HIF-snRNA-seq)": All-tablrs: astrocyte.xlsx

### Sheet: early.pdd.ctrl
gname	logFC	logCPM	PValue	FDR	ensemblID
RNA5SP343	6.62025	2.19616	3.21026e-06	0.00288272	ENSG00000284736
LINC01450	4.61138	2.5642	0.000100988	0.0270461	ENSG00000232458
CASC23	5.73605	1.45952	0.000159432	0.0347191	ENSG00000255420
RAB4B	7.42457	2.63276	1.3493e-07	0.00031013	ENSG00000167578
FXYD6	4.81256	1.76979	0.000119433	0.0289399	ENSG00000137726
GYG1P1	5.81072	1.86007	5.86182e-05	0.0196667	ENSG00000251633
LINC01693	4.13732	2.75199	1.59902e-05	0.00932119	ENSG00000227764
AL513548.2	5.41267	1.44419	0.000195414	0.0379012	ENSG00000271071
NPTN-IT1	-7.47427	3.17277	3.55634e-05	0.0148738	ENSG00000281183
AC109495.1	5.42884	1.43692	0.000300714	0.0493607	ENSG00000260945
CEMP1	-5.37021	2.90387	0.000130278	0.0303628	ENSG00000205923
PRR13	7.0049	2.26501	1.20498e-06	0.0012263	ENSG00000205352
AC090771.2	-3.72797	3.20364	0.000119247	0.0289399	ENSG00000267686
ALDH1A1	-2.79758	4.88277	4.20329e-05	0.0160174	ENSG00000165092
AP000962.1	4.35835	2.37656	7.20674e-05	0.0211566	ENSG00000269950
U91328.3	5.15084	1.96722	0.000107029	0.0274597	ENSG00000272810
GDPGP1	6.55885	2.85771	1.34951e-05	0.00876639	ENSG00000183208
AF015262.1	6.60395	2.19388	3.44199e-06	0.00292731	ENSG00000234703
KRT43P	5.79149	3.3776	1.11756e-05	0.00775457	ENSG00000236473
AC134980.2	6.18298	1.66857	4.24515e-05	0.0160174	ENSG00000284500
AC104335.3	-3.87058	3.24126	0.000188338	0.0379012	ENSG00000287116
AF111169.3	-4.25845	2.65371	0.000179706	0.0371972	ENSG00000259081
ZSCAN22	-3.75051	4.81111	7.26935e-06	0.00569078	ENSG00000182318
LEPROT	4.81498	1.84534	8.09466e-05	0.023097	ENSG00000213625
TIGAR	6.30411	1.73861	2.72604e-05	0.0124328	ENSG00000078237
LINC00216	4.45952	2.27309	1.69823e-05	0.00932119	ENSG00000279636
SLC6A2	-5.20568	2.54206	0.0001832	0.0375387	ENSG00000103546
AC134698.1	4.08812	2.03365	0.000282601	0.0484724	ENSG00000250637
AC097381.3	3.7736	2.93728	0.000296518	0.0491266	ENSG00000273267
BMP3	-5.22794	2.64358	0.000105207	0.0274537	ENSG00000152785
RNF17	-2.95674	5.72613	4.45626e-05	0.0163847	ENSG00000132972
AC091074.3	-3.67196	2.90459	0.000146109	0.0330435	ENSG00000287020
AL354798.1	4.84069	1.96258	0.000148798	0.0334041	ENSG00000273628
AC091868.2	5.66796	3.0496	1.28839e-07	0.00031013	ENSG00000249293
ANKRD19P	-7.93418	3.62294	6.24426e-06	0.00501693	ENSG00000187984
AL591767.1	-6.21794	3.55547	1.14795e-05	0.00778843	ENSG00000258400
SLC22A12	5.75079	2.30214	4.47093e-06	0.00368924	ENSG00000197891
MIR145	6.18686	1.6632	4.30194e-05	0.0160174	ENSG00000276365
PTP4A1P2	5.75141	1.41979	0.000196797	0.0379012	ENSG00000255807
VAMP2	8.43562	3.60879	1.77708e-09	1.3564e-05	ENSG00000220205
CCN4	-3.14411	3.4829	0.000294548	0.0491266	ENSG00000104415
SCHIP1	7.60344	2.77498	3.37127e-07	0.000571823	ENSG00000151967
POMC	4.59017	3.18498	7.90251e-06	0.00603179	ENSG00000115138
RBM14	6.78007	2.08263	3.45167e-06	0.00292731	ENSG00000239306
ZXDA	-4.71636	3.16495	7.01024e-05	0.021137	ENSG00000198205
AL161935.1	4.35834	2.42328	9.65623e-05	0.0265598	ENSG00000223834
AC131009.2	2.85721	4.6775	0.000100107	0.0270461	ENSG00000256955
SPANXN3	6.34056	2.7967	2.04813e-07	0.000402224	ENSG00000189252
AL353795.1	7.30079	2.74196	7.1821e-07	0.000913653	ENSG00000215198
AC145098.1	4.90815	2.98094	1.47099e-05	0.00898217	ENSG00000248996
LINC01794	2.50454	4.80164	0.000165512	0.0353375	ENSG00000233128
LINCADL	4.75523	1.42728	0.000190317	0.0379012	ENSG00000287148
SLC25A5	-3.79072	2.88313	0.000306519	0.0498514	ENSG00000005022
AC073130.3	6.22111	1.90828	1.80128e-05	0.00932119	ENSG00000279086
LINC00463	3.75539	3.74053	1.69174e-05	0.00932119	ENSG00000234056
MTCO1P9	5.23348	1.63548	8.26007e-05	0.0233508	ENSG00000251223
LINC02093	5.72547	1.44842	0.000191862	0.0379012	ENSG00000234634
GOSR2	5.76323	1.42292	0.000197382	0.0379012	ENSG00000108433
LINC02104	5.94873	1.90072	1.90267e-05	0.00968173	ENSG00000271334
BCAR3-AS1	4.87311	2.18209	5.81856e-05	0.0196667	ENSG00000224093
LINC01817	4.64869	2.34917	5.93561e-05	0.0196978	ENSG00000231420
IRGQ	5.52055	4.73842	9.86899e-09	5.02184e-05	ENSG00000167378
AC034236.3	5.75108	1.6294	8.06911e-05	0.023097	ENSG00000272265
AKT1S1	7.08142	2.30449	9.11567e-07	0.00103078	ENSG00000204673
AC009831.1	-5.2252	2.7933	0.000288643	0.0488525	ENSG00000263823
AC005823.1	6.52041	1.89348	9.57128e-06	0.00679583	ENSG00000249658
RN7SKP292	5.76703	1.42664	0.000141251	0.032425	ENSG00000202392
SNRPD3	5.98976	2.36392	0.000180314	0.0371972	ENSG00000100028
DISP1	5.29145	1.97892	6.00061e-05	0.0196994	ENSG00000154309
PSEN2	-3.72281	3.74811	3.55401e-05	0.0148738	ENSG00000143801
SERPINH1	3.22454	4.18936	2.90329e-05	0.0126629	ENSG00000149257
TCF15	5.06999	1.7323	7.13082e-05	0.021137	ENSG00000125878
RHOA-IT1	7.14963	2.36305	6.27422e-07	0.00084689	ENSG00000235908
MS4A6E	-4.62553	3.29	0.000256095	0.0454583	ENSG00000166926
SCARNA10	6.33065	2.64838	3.05529e-05	0.0131382	ENSG00000239002
VN1R107P	5.66198	1.74507	7.08385e-05	0.021137	ENSG00000268545
AC009318.2	-5.55913	2.41752	0.000260665	0.0455877	ENSG00000273680
LINC01560	4.39908	1.89402	0.000158435	0.0347191	ENSG00000196741
TMBIM7P	2.60358	5.17269	0.000175956	0.037049	ENSG00000230927
MIR23B	7.0049	2.26501	1.20498e-06	0.0012263	ENSG00000207563
AC104339.1	6.08155	1.83246	2.34044e-05	0.011165	ENSG00000233778
AC130448.2	6.41276	1.81174	1.62808e-05	0.00932119	ENSG00000279554
AC078814.1	6.2738	1.95473	1.42383e-05	0.00898217	ENSG00000257235
AC022325.1	5.72897	1.53803	0.000103243	0.0271735	ENSG00000249411
FNDC8	3.67985	3.20474	0.00011759	0.0289399	ENSG00000073598
TRBV21OR9-2	5.69182	1.58228	0.000121247	0.0290736	ENSG00000183938
AC087897.1	5.75141	1.41979	0.000196797	0.0379012	ENSG00000257645
AP005131.5	3.64344	2.2831	0.000289617	0.0488525	ENSG00000267694
AC098798.1	5.98845	1.76548	3.84885e-05	0.0158796	ENSG00000250511
RPS26P42	-7.31122	3.01698	6.25447e-05	0.0200134	ENSG00000232437
AC127070.1	4.79187	1.48191	0.000190152	0.0379012	ENSG00000236617
RPL31P50	6.10494	1.83987	2.79319e-05	0.0125321	ENSG00000231788
AC105362.1	5.74556	2.23488	2.83225e-05	0.0125321	ENSG00000250865
AP003498.1	7.07284	2.32222	8.71614e-07	0.00102351	ENSG00000254972
AC092819.2	5.96986	1.74218	4.65836e-05	0.0165377	ENSG00000286578
LINC02618	-3.17931	3.84086	0.00021013	0.0397999	ENSG00000242104
CEROX1	3.7395	4.21339	0.000297678	0.0491266	ENSG00000260807
EIF1AD	-3.68202	3.4498	0.000213164	0.0397999	ENSG00000175376
MAFF	3.44021	6.94869	5.67969e-10	5.85125e-06	ENSG00000185022
AC020915.1	6.05956	1.58547	7.02099e-05	0.021137	ENSG00000268201
MIR4449	5.7614	1.42478	0.000145036	0.0330435	ENSG00000264585
AC098583.2	6.29183	1.73418	2.72836e-05	0.0124328	ENSG00000251516
RPL5P12	5.98559	2.98006	1.4221e-07	0.00031013	ENSG00000242697
CXCR3	4.91065	1.51877	0.000286419	0.0488525	ENSG00000186810
HMGB4	8.13624	3.31992	8.33099e-09	5.02184e-05	ENSG00000176256
SFTPD-AS1	-4.18161	2.84448	0.000261303	0.0455877	ENSG00000273372
EDDM3A	7.72638	2.95366	8.27845e-08	0.000231486	ENSG00000181562
ACSL6	-7.28104	2.99804	5.57897e-05	0.0191384	ENSG00000164398
AL121781.1	-3.36065	3.88093	0.000161437	0.0347191	ENSG00000238282
AL593844.1	5.12021	1.36618	0.00024421	0.0443807	ENSG00000286564
AC100781.1	4.70984	2.16811	0.000122343	0.0290736	ENSG00000268566
AC020909.2	3.87087	2.31613	9.92843e-05	0.0270461	ENSG00000268518
AC009145.4	5.76323	1.42292	0.000197382	0.0379012	ENSG00000280274
HMGB1P18	7.79955	3.1743	4.48083e-08	0.000152005	ENSG00000236407
SH3BP1	4.33796	1.83329	0.000155479	0.0346491	ENSG00000100092
AC103858.3	4.78838	3.29858	3.16895e-06	0.00288272	ENSG00000286488
AC008786.1	-4.63426	2.6397	0.000277865	0.0479294	ENSG00000286853
AL355499.2	-4.21687	2.74272	5.37752e-05	0.0186569	ENSG00000285216
AL672207.1	5.5586	1.51236	0.000161051	0.0347191	ENSG00000178146
AL049795.1	-4.25861	2.71202	0.000255662	0.0454583	ENSG00000224066
L3MBTL1	6.30411	1.73861	2.72604e-05	0.0124328	ENSG00000185513
AC006141.1	6.18686	1.6632	4.30194e-05	0.0160174	ENSG00000264895
MIR126	8.0635	3.23043	1.21174e-08	5.2851e-05	ENSG00000199161
AC092691.2	7.0049	2.26501	1.20498e-06	0.0012263	ENSG00000240393
SNORD17	5.92035	1.50538	0.000119179	0.0289399	ENSG00000212232
SDHAF2	7.13779	2.37776	6.3799e-07	0.00084689	ENSG00000167985
PON1	4.48653	4.60562	2.10789e-07	0.000402224	ENSG00000005421
AC245297.2	6.22111	1.90828	1.80128e-05	0.00932119	ENSG00000272755
LIMD2	6.30837	1.74238	1.97805e-05	0.00990031	ENSG00000136490
AC108066.2	5.76323	1.42292	0.000197382	0.0379012	ENSG00000286965
AC104790.1	4.90026	1.45043	0.000276558	0.0479294	ENSG00000285998
CLEC17A	-3.69529	4.08286	0.000213663	0.0397999	ENSG00000187912
GLYATL3	3.34248	6.60641	5.27473e-10	5.85125e-06	ENSG00000203972
AC117377.1	-4.80501	2.84904	0.000103084	0.0271735	ENSG00000258039
AC008667.2	6.05471	3.47107	3.20508e-08	0.000122318	ENSG00000250692
AC093835.1	5.81518	2.3736	2.2769e-06	0.00217237	ENSG00000251298
CTSD	5.66259	1.36086	0.00025837	0.0455877	ENSG00000117984
ST6GALNAC4P1	6.27992	2.11603	8.12532e-06	0.00605059	ENSG00000233469
AC091860.2	5.79692	1.77099	2.04154e-05	0.0100533	ENSG00000251125
AL358215.2	5.86384	1.52324	0.000113167	0.0287924	ENSG00000282887
GNAS-AS1	4.06061	2.62413	1.46179e-05	0.00898217	ENSG00000235590
AC073046.2	7.04789	2.67366	6.20561e-07	0.00084689	ENSG00000271536
MARCHF10-DT	3.37228	4.2828	6.55527e-05	0.0206329	ENSG00000265000
U73169.1	6.18686	1.6632	4.30194e-05	0.0160174	ENSG00000213600
CR383656.10	5.17477	2.56697	2.33522e-05	0.011165	ENSG00000257959
NSRP1P1	7.83123	3.01451	8.34018e-08	0.000231486	ENSG00000235613
ADAD1	3.2804	3.4987	0.000225127	0.0416567	ENSG00000164113
AC011374.2	4.92075	1.36459	0.000252079	0.0452719	ENSG00000272112
MACC1-AS1	4.0884	1.90575	0.000248767	0.0449415	ENSG00000228598
OTOP3	-5.12138	2.73086	0.000106108	0.027454	ENSG00000182938
AC013553.4	4.93942	1.71755	0.00012931	0.0303628	ENSG00000278737
AL033543.1	6.18686	1.6632	4.30194e-05	0.0160174	ENSG00000279175
AC092675.1	5.73191	2.55332	6.02225e-07	0.00084689	ENSG00000222000
SLC25A34-AS1	-4.08282	2.83088	0.000213789	0.0397999	ENSG00000224459
AC004448.3	4.65747	2.24023	6.13775e-05	0.0199353	ENSG00000265126
ZNF605	6.51017	2.81548	1.75409e-05	0.00932119	ENSG00000196458
AL023803.2	6.30285	2.10292	1.2607e-05	0.00836751	ENSG00000274825
AL161753.1	5.08073	1.64117	0.000230243	0.042093	ENSG00000286582
PGLYRP1	-5.45822	3.02275	6.80247e-05	0.0209784	ENSG00000008438
AC245054.1	-5.63662	2.60886	0.000179023	0.0371972	ENSG00000223679
PCDHA10	-7.12794	2.84512	0.000115596	0.0289399	ENSG00000250120
KRT18P21	5.76955	1.6281	9.06704e-05	0.025166	ENSG00000250363
AC142283.1	6.37615	2.02691	9.00876e-06	0.00654873	ENSG00000251704
AC048338.2	7.07284	2.32222	8.71614e-07	0.00102351	ENSG00000284934
AC032019.2	5.233	1.98282	0.000122842	0.0290736	ENSG00000265935
AL117332.1	5.53473	1.4964	0.00016737	0.0354859	ENSG00000275457
GPRIN1	2.15425	5.62909	0.000306969	0.0498514	ENSG00000169258
CLUHP10	5.92293	1.72426	4.97905e-05	0.017473	ENSG00000282511
FETUB	4.09495	2.57033	7.61043e-05	0.0221289	ENSG00000090512
MTCO2P4	6.22111	1.90828	1.80128e-05	0.00932119	ENSG00000253977
USP9YP22	5.76955	1.6281	9.06704e-05	0.025166	ENSG00000224408
GET1	-5.17039	2.7701	0.000296431	0.0491266	ENSG00000182093
AC022535.2	-5.41638	2.92495	0.000136944	0.0316746	ENSG00000286687
RNU6-91P	7.21479	2.41988	4.6149e-07	0.000741565	ENSG00000272439
OIP5-AS1	6.85939	2.14711	1.81223e-06	0.00178481	ENSG00000247556
AL096701.3	7.25936	2.48411	3.24529e-07	0.000571823	ENSG00000240591
LINC02404	5.72343	2.03515	4.51491e-05	0.0163847	ENSG00000257893
DUSP23	3.89481	3.04189	4.24579e-05	0.0160174	ENSG00000158716
MYOSLID	3.464	3.09749	0.000161479	0.0347191	ENSG00000229647
GNRH2	5.07346	1.71908	6.2929e-05	0.0200134	ENSG00000125787
AC099654.4	5.9801	1.75843	4.56159e-05	0.0163847	ENSG00000274299
AC034236.2	4.38816	1.94381	0.000118915	0.0289399	ENSG00000271918
AL008723.2	4.03744	1.98266	0.000227682	0.0418756	ENSG00000273325
AL354718.3	2.17814	6.39682	4.24634e-05	0.0160174	ENSG00000276832
AC008770.2	-3.35252	3.47247	0.000204864	0.0390919	ENSG00000267179
RSKR	8.16683	3.75817	5.74948e-10	5.85125e-06	ENSG00000167524
MIR133A1HG	4.19889	2.00501	6.71838e-05	0.0209305	ENSG00000265142

### Sheet: late.pdd.ctrl
gname	logFC	logCPM	PValue	FDR	ensemblID
DCAF8L2	-3.70362	3.97368	7.7647e-05	0.0386749	ENSG00000189186
AC016550.2	-5.03339	2.51095	5.06356e-05	0.0305787	ENSG00000248363
NECTIN1-AS1	-5.05944	2.76135	4.6363e-05	0.0305787	ENSG00000255247
POLR3DP1	-7.88431	2.71954	5.51361e-06	0.0113773	ENSG00000214626
AC011593.1	-5.49953	2.72967	1.47362e-05	0.0163062	ENSG00000286290
OR7E26P	8.1752	3.69426	8.53333e-05	0.0401192	ENSG00000228547
AP000997.3	-7.22436	2.47588	1.81194e-05	0.0174484	ENSG00000260254
LINC01405	-3.62774	3.00543	9.70428e-05	0.0424768	ENSG00000185847
OR10J2P	-6.95084	2.19098	0.00010391	0.0441449	ENSG00000248642
TMEM37	-5.24575	2.54947	0.0001039	0.0441449	ENSG00000171227
OR52A4P	-7.06742	2.28431	6.83434e-05	0.0358977	ENSG00000205494
AC011294.1	-5.97283	5.12428	3.21846e-08	0.000929782	ENSG00000233539
ZNF703	-4.17227	3.08947	0.000133201	0.0481005	ENSG00000183779
LINC02841	-5.67787	2.22771	9.04609e-05	0.0414814	ENSG00000267407
LINC02261	-3.51412	2.62237	6.17069e-05	0.0343751	ENSG00000249699
LINC02069	-4.5955	3.44561	2.89094e-06	0.00759239	ENSG00000229433
RN7SL589P	-8.34184	3.15812	2.70992e-06	0.00759239	ENSG00000239247
HMGB2	4.41523	3.65293	0.000113395	0.0454807	ENSG00000164104
AC024075.2	-7.94994	2.78142	1.36752e-05	0.0163062	ENSG00000269044
CCNG2P1	-7.56531	2.67455	1.02834e-05	0.0158118	ENSG00000258112
PRR11	-3.11448	3.52089	8.51264e-05	0.0401192	ENSG00000068489
DTD1	-3.68567	5.40188	2.05066e-05	0.0189016	ENSG00000125821
KLF11	-3.85491	3.68921	1.524e-05	0.0163062	ENSG00000172059
AC135050.6	-8.43689	3.25094	1.8239e-06	0.00585451	ENSG00000278133
CD244	-4.81118	2.49808	3.77766e-05	0.0266178	ENSG00000122223
COX5A	-2.60483	5.87829	4.83307e-05	0.0305787	ENSG00000178741
AC023830.2	-7.16406	2.39428	3.16699e-05	0.0240766	ENSG00000261789
AC018731.1	-3.89466	3.09504	1.3427e-05	0.0163062	ENSG00000236885
RPSAP66	9.00529	4.54578	1.10194e-05	0.0159169	ENSG00000266943
FLJ42969	-3.59791	2.72107	9.21841e-05	0.041611	ENSG00000248599
AC010148.1	-3.34397	3.01646	6.57186e-05	0.0351583	ENSG00000235726
AL162390.1	-8.52612	3.33844	1.19851e-06	0.00480409	ENSG00000274421
AC027796.1	-7.10725	2.03042	0.000119722	0.0454807	ENSG00000261916
DGAT2L7P	8.67919	4.16694	2.46123e-05	0.0209125	ENSG00000205267
ERFE	-5.68872	2.15999	6.06126e-05	0.0343751	ENSG00000178752
CACNG1	-5.7843	2.64111	1.03992e-05	0.0158118	ENSG00000108878
CACTIN-AS1	-5.68754	3.67589	1.16878e-06	0.00480409	ENSG00000226800
RNU6-94P	-7.6678	2.51865	1.37334e-05	0.0163062	ENSG00000271819
AC009318.1	-3.76421	4.55627	1.27102e-05	0.0163062	ENSG00000257176
ARMC10	-3.84051	4.6043	6.98554e-06	0.0126128	ENSG00000170632
SMIM10L2B-AS1	-3.75137	4.97443	3.35501e-05	0.0244024	ENSG00000228372
CYP1D1P	-4.07706	2.30221	0.000108682	0.0449649	ENSG00000228024
AL031708.1	-9.00161	3.80918	1.39283e-07	0.00117905	ENSG00000261732
HSPB1P1	8.17704	3.69663	8.51624e-05	0.0401192	ENSG00000236060
MIR103A2	-6.00301	3.07281	0.000108953	0.0449649	ENSG00000199024
AL354993.1	-7.50352	2.37017	2.64108e-05	0.0216433	ENSG00000231703
LINC02719	-6.26069	2.20294	3.02393e-05	0.0236103	ENSG00000254580
GUCY2F	-3.60093	2.7788	0.000115965	0.0454807	ENSG00000101890
OSGEPL1	-3.71677	4.10307	4.84433e-05	0.0305787	ENSG00000128694
AC009884.1	-5.15734	2.86913	2.69708e-05	0.0216433	ENSG00000253335
AP006545.1	-5.06762	2.8531	2.09371e-05	0.0189016	ENSG00000260949
AC026353.1	-3.6693	2.77741	0.00011819	0.0454807	ENSG00000244706
AC104777.1	-5.36159	2.808	2.31613e-05	0.0202759	ENSG00000232359
OR7E106P	-6.98263	2.25218	8.61017e-05	0.0401192	ENSG00000258550
AL031847.1	-4.88181	2.3621	4.48142e-05	0.0305787	ENSG00000285629
AL365209.1	-8.07302	2.8985	8.35305e-06	0.0141948	ENSG00000280222
AL034550.2	-5.69752	2.08711	6.18749e-05	0.0343751	ENSG00000277301
AC106865.1	4.94257	3.83707	0.000121223	0.0454807	ENSG00000250771
DZIP1L	-4.60312	5.21783	1.33036e-06	0.00480409	ENSG00000158163
MIR339	-7.10725	2.03042	0.000119722	0.0454807	ENSG00000199023
MIR3609	-8.56876	3.38038	1.0227e-06	0.00480409	ENSG00000266019
AC063949.2	-6.15884	2.30473	3.37878e-05	0.0244024	ENSG00000266923
RN7SKP80	-6.32826	4.08462	4.83262e-06	0.0113773	ENSG00000202058
CLEC9A	-4.46633	2.51484	0.000111249	0.0452656	ENSG00000197992
AL133325.2	-6.38253	2.52133	7.17092e-05	0.0369732	ENSG00000233492
TDRD15	-5.88721	2.01028	0.000130769	0.0481005	ENSG00000218819
AC121154.1	-3.71563	2.96267	5.37709e-05	0.0317018	ENSG00000249837
MEIS3P2	-7.33016	2.53015	1.79555e-05	0.0174484	ENSG00000188013
AL157396.1	-8.97009	3.7778	1.63253e-07	0.00117905	ENSG00000280660
AC011396.1	7.05691	4.20322	9.54133e-05	0.0424061	ENSG00000248842
PSMA3-AS1	-8.13088	2.95397	6.79469e-06	0.0126128	ENSG00000257621
LINC00324	-6.93701	2.66933	1.49859e-05	0.0163062	ENSG00000178977
RNU6-946P	-8.97009	3.7778	1.63253e-07	0.00117905	ENSG00000206605
MT1F	5.06277	4.3999	7.29507e-05	0.0369732	ENSG00000198417
AC007363.1	-7.10362	2.294	6.52054e-05	0.0351583	ENSG00000270677
DDTL	-4.39829	2.45537	0.000132877	0.0481005	ENSG00000099974
Z83846.1	-6.0331	2.78648	1.65812e-05	0.0171076	ENSG00000228194
AC020651.2	-4.49142	3.48192	5.17223e-06	0.0113773	ENSG00000287682
BEND3P1	-6.44519	2.60855	4.89672e-05	0.0305787	ENSG00000231345
