## Supplementary material for "Dissecting the molecular landscape of Parkinson’s disease and Parkinson’s disease dementia using highly efficient snRNA-seq (HIF-snRNA-seq)": All-tablrs: endothelial.xlsx

### Sheet: early.pdd.ctrl
gname	logFC	logCPM	PValue	FDR	ensemblID
AL118508.1	5.81771	3.33762	1.44256e-05	0.00812452	ENSG00000230387
NPC1L1	5.05473	4.81095	5.39702e-08	0.000195403	ENSG00000015520
PSG1	4.93051	3.44697	0.000145803	0.0285854	ENSG00000231924
AGGF1P1	3.78078	3.14894	0.000348596	0.0464429	ENSG00000214273
ATP5MC1	-5.28419	4.00169	7.62751e-05	0.0191219	ENSG00000159199
C11orf87	-3.53182	5.18322	7.61267e-05	0.0191219	ENSG00000185742
AL358937.1	6.13068	3.52054	3.72763e-06	0.00429423	ENSG00000254571
DUX4L26	5.02636	2.91293	0.000325136	0.0456834	ENSG00000236138
LINC01191	4.62607	3.85989	1.15791e-05	0.00793137	ENSG00000234199
SRSF6	7.67897	4.66891	5.42076e-10	6.86918e-06	ENSG00000124193
GOLGA8S	6.61337	3.8518	4.15374e-07	0.00105273	ENSG00000261739
AC020978.2	5.15909	3.35179	8.23133e-05	0.0193433	ENSG00000260441
RPL6P25	5.02636	2.91293	0.000325136	0.0456834	ENSG00000213270
FLCN	5.76111	3.21835	2.67498e-05	0.0118938	ENSG00000154803
PTGES3L-AARSD1	4.76374	3.68313	1.19732e-05	0.0079855	ENSG00000108825
CLN6	2.90091	4.92211	0.000382493	0.0489591	ENSG00000128973
APMAP	-4.52741	5.63189	6.39076e-07	0.00144098	ENSG00000101474
AC103996.2	6.34369	3.63282	1.59718e-06	0.00252994	ENSG00000258831
AL355312.2	5.123	2.90102	0.000327285	0.0456834	ENSG00000231760
NAT1	3.73858	3.59733	0.000391953	0.0495614	ENSG00000171428
AC132219.2	4.37987	2.90552	0.000389783	0.0495614	ENSG00000280193
AL451046.1	4.47542	3.17786	0.000228738	0.0374008	ENSG00000219302
SLC25A6P6	5.64875	3.23741	2.97311e-05	0.0121259	ENSG00000218870
AP000844.2	4.20829	3.23938	0.000182915	0.0324526	ENSG00000238117
MPZL2	4.11093	3.24847	0.000238436	0.03849	ENSG00000149573
NPS	5.24259	3.01347	0.000150901	0.0287552	ENSG00000214285
AC109129.1	5.76983	4.50568	1.9836e-08	0.000100545	ENSG00000285780
AC087241.2	3.51122	3.9952	0.000289448	0.0436653	ENSG00000257023
LINC02831	-5.40846	3.98413	7.69586e-05	0.0191219	ENSG00000224173
AL139142.1	-4.47836	4.71673	1.37253e-05	0.00812452	ENSG00000238272
SLC6A20	3.78842	3.7141	0.00010145	0.0223579	ENSG00000163817
AP003119.3	5.1282	3.01523	0.000175052	0.0320566	ENSG00000261578
NDUFS5P5	5.20708	2.99915	0.000183109	0.0324526	ENSG00000230671
WHSC1L2P	-6.49586	4.14043	4.41576e-05	0.0147254	ENSG00000267253
AC078815.1	5.61392	3.46795	5.61676e-06	0.0059313	ENSG00000288591
CPA3	4.55992	4.65738	1.30454e-06	0.00220415	ENSG00000163751
LHFPL1	3.70701	4.27798	0.000251344	0.0401561	ENSG00000182508
GPR52	5.21845	2.92985	0.000270697	0.0423491	ENSG00000203737
AC109322.1	5.19117	3.30824	2.37228e-05	0.0109364	ENSG00000255224
OR4D9	-5.2145	4.38975	2.98399e-05	0.0121259	ENSG00000172742
SULT1B1	-5.16125	4.11094	4.60562e-05	0.0148258	ENSG00000173597
AC097381.3	7.54165	4.53999	1.57935e-09	1.33424e-05	ENSG00000273267
AL607077.1	-5.90063	3.70372	0.000378833	0.0489591	ENSG00000219549
AC020584.1	3.73487	4.47425	4.49786e-05	0.0148044	ENSG00000286980
AC092620.2	4.97666	2.94582	0.00032183	0.0456834	ENSG00000260059
AL592078.1	5.69124	3.20881	3.47416e-05	0.0124013	ENSG00000233875
AL160410.1	5.51364	3.09654	6.42382e-05	0.0182284	ENSG00000286309
C7orf26	-3.64635	4.87677	9.41807e-05	0.0209378	ENSG00000146576
CNTFR-AS1	4.2113	3.76474	7.94466e-05	0.0192541	ENSG00000237159
AC004125.1	5.78596	3.19467	3.13052e-05	0.0121259	ENSG00000201541
AL451064.1	4.42375	3.0572	0.000143431	0.0283992	ENSG00000272137
NSUN4	2.26028	6.89357	0.000353957	0.0467224	ENSG00000117481
TMPRSS6	4.32736	4.66233	1.26021e-05	0.00799748	ENSG00000187045
AC083809.1	5.33983	3.12783	7.44918e-05	0.0191219	ENSG00000277247
GBP1	3.82859	3.51825	0.000137606	0.0274606	ENSG00000117228
ISX	4.68588	2.91662	0.000323881	0.0456834	ENSG00000175329
LINC00589	3.54292	4.06289	0.0003242	0.0456834	ENSG00000251191
AL357146.1	3.70305	3.89051	0.000380608	0.0489591	ENSG00000236013
ISY1	-6.59838	4.15271	3.36226e-05	0.0124013	ENSG00000240682
AC096736.1	4.96509	3.73591	6.36415e-06	0.00607292	ENSG00000248912
RPS2P25	5.44104	3.12031	7.63703e-05	0.0191219	ENSG00000241965
AP005210.2	4.47195	3.45537	0.00037394	0.0486006	ENSG00000287834
NUDT17	4.59337	3.44011	3.68732e-05	0.0129793	ENSG00000186364
AL591926.2	4.43958	3.03967	0.000146626	0.0285854	ENSG00000276412
AC106895.2	4.21704	3.15836	0.000349387	0.0464429	ENSG00000251216
TUSC7	4.92282	4.20409	1.00152e-06	0.00181304	ENSG00000243197
NDUFA11	7.34439	4.36765	6.69145e-09	4.2397e-05	ENSG00000174886
AC007785.3	-3.92255	4.31185	0.000159668	0.0301426	ENSG00000268401
AC110760.1	4.56584	3.46433	5.11166e-05	0.0156084	ENSG00000248165
AL008730.1	4.87852	3.79811	3.39592e-06	0.00429423	ENSG00000286616
SPRR2G	5.36725	3.08094	9.07311e-05	0.0203495	ENSG00000159516
MAPRE1P3	5.53457	3.09472	6.68893e-05	0.0182284	ENSG00000233204
PSME1	3.79566	3.46657	0.000160561	0.0301426	ENSG00000092010
LINC01387	4.19267	4.35246	4.00496e-05	0.0137164	ENSG00000265944
DHX9	2.9289	7.08133	3.44084e-06	0.00429423	ENSG00000135829
TYMP	3.41279	4.28726	0.000199707	0.0351485	ENSG00000025708
TAF2	-3.35909	5.35076	0.000137244	0.0274606	ENSG00000064313
AL513188.1	3.34583	4.57386	0.000336583	0.0463607	ENSG00000233848
AC012363.1	3.66684	4.91101	1.11962e-05	0.00793137	ENSG00000224789
LINC02379	5.76144	3.30346	1.90306e-05	0.00964624	ENSG00000251649
DCT	2.67428	5.88967	0.000280895	0.0434673	ENSG00000080166
SERPINH1	3.47125	4.46985	7.10844e-05	0.0191219	ENSG00000149257
AC092428.1	5.35573	2.995	0.000129361	0.0266546	ENSG00000287665
SNHG25	3.16172	5.90009	2.14484e-05	0.0104536	ENSG00000266402
AC009159.4	5.11967	2.95662	0.000222668	0.037127	ENSG00000279378
CLCA1	-4.61454	4.258	7.97696e-05	0.0192541	ENSG00000016490
ZNF696	3.37373	5.22671	2.84577e-05	0.0121259	ENSG00000185730
PROB1	3.9725	3.70538	8.9192e-05	0.0201829	ENSG00000228672
AC078820.2	4.3209	3.14884	0.000396976	0.0495614	ENSG00000286259
AL158151.4	4.40691	2.97009	0.000259897	0.0411678	ENSG00000268707
TMBIM7P	3.78724	5.24477	6.36366e-06	0.00607292	ENSG00000230927
AC016903.2	-5.81258	4.09339	5.3486e-05	0.015715	ENSG00000237843
AL929091.1	3.72204	4.62355	0.00010633	0.0230327	ENSG00000287338
AC090772.2	-5.12094	4.52116	1.70517e-05	0.0090522	ENSG00000265204
AC093330.3	5.28942	3.04057	0.000127676	0.0265231	ENSG00000287680
AC010468.1	3.75429	3.59771	0.000368784	0.0481776	ENSG00000249318
AP000721.1	3.62626	3.50233	0.000348958	0.0464429	ENSG00000256100
SEPTIN7P3	3.5858	3.9352	0.000228541	0.0374008	ENSG00000226102
C9orf16	-4.52636	4.54685	7.3436e-05	0.0191219	ENSG00000171159
LYPLAL1-AS1	3.81727	3.78889	0.000121192	0.0258109	ENSG00000228536
AC120024.1	-4.82688	3.99037	7.53033e-05	0.0191219	ENSG00000260369
FXN	5.64899	3.13995	4.90437e-05	0.0151581	ENSG00000165060
CASQ1	-5.17212	3.92671	0.00012357	0.0260979	ENSG00000143318
LINC01796	5.05387	3.53219	2.55018e-05	0.0115414	ENSG00000277527
AC087164.1	3.03646	4.96608	0.000203005	0.0352394	ENSG00000266677
AL512378.1	-6.50954	4.08255	4.74908e-05	0.0150451	ENSG00000218713
HSPG2	-2.80159	6.10291	0.000202909	0.0352394	ENSG00000142798
AC023469.2	-5.33963	4.37306	8.85506e-05	0.0201829	ENSG00000228064
PYCARD-AS1	4.86242	3.13964	0.000300522	0.0450677	ENSG00000261359
AL356756.1	4.68588	2.91662	0.000323881	0.0456834	ENSG00000257120
TUBG1	-3.47038	4.52053	0.000394284	0.0495614	ENSG00000131462
CEROX1	5.14604	4.28681	3.00768e-05	0.0121259	ENSG00000260807
AC009716.2	5.53457	3.09472	6.68893e-05	0.0182284	ENSG00000280205
IHH	5.9846	3.44314	7.22929e-06	0.0063439	ENSG00000163501
LINC01428	4.53935	4.39351	1.71443e-05	0.0090522	ENSG00000228888
SPRY4	-4.24823	3.97756	0.000340195	0.0464429	ENSG00000187678
MAFF	3.1806	7.12295	6.82281e-07	0.00144098	ENSG00000185022
PPP1R17	6.05898	3.40867	6.46973e-06	0.00607292	ENSG00000106341
IL7R	6.85646	4.0076	1.10932e-07	0.000351432	ENSG00000168685
AL132709.7	3.72376	5.25388	1.1346e-05	0.00793137	ENSG00000230805
AC022133.2	5.6143	3.21428	3.42383e-05	0.0124013	ENSG00000288539
SNORD94	5.35349	4.62461	1.43679e-05	0.00812452	ENSG00000208772
AL590009.1	4.50541	3.09411	8.73939e-05	0.0201356	ENSG00000286691
DEPDC7	5.07901	3.5708	0.000169877	0.031426	ENSG00000121690
AC008764.6	-4.46529	4.29241	6.64173e-05	0.0182284	ENSG00000269399
LINC02040	4.0211	3.34503	0.000346036	0.0464429	ENSG00000243149
ATRAID	4.43061	3.21972	0.000209708	0.0361555	ENSG00000138085
RPS6P20	5.11967	2.95662	0.000222668	0.037127	ENSG00000226356
AC011530.1	4.34533	3.20206	0.000288359	0.0436653	ENSG00000268434
SS18L2	3.36391	4.21209	0.000345326	0.0464429	ENSG00000008324
KLRC4-KLRK1	4.73643	3.18143	6.12499e-05	0.01764	ENSG00000255819
AC097375.3	4.58229	3.81866	1.7958e-05	0.00928834	ENSG00000251249
SNORD59A	5.11022	2.89408	0.000328061	0.0456834	ENSG00000207031
AC136628.4	6.4636	4.47385	2.78822e-08	0.000117774	ENSG00000253652
LINC01055	-5.84023	4.11113	4.90428e-05	0.0151581	ENSG00000235366
NR2F6	3.03555	4.82366	0.000318725	0.0456834	ENSG00000160113
HVCN1	2.55783	6.19128	0.000357962	0.0470062	ENSG00000122986
AC007649.1	4.86614	3.00258	0.000182187	0.0324526	ENSG00000286678
TMEM60	4.72506	3.357	7.95907e-05	0.0192541	ENSG00000135211
RNASE1	4.20852	3.90527	0.000175815	0.0320566	ENSG00000129538
ITCH-AS1	5.38171	3.67266	2.73311e-05	0.0119428	ENSG00000236388
AC097468.3	5.13395	3.34909	8.24288e-05	0.0193433	ENSG00000286606
LINC02127	5.43598	3.45587	3.8376e-05	0.0133233	ENSG00000261637
AC008966.2	5.18185	3.03576	0.000150473	0.0287552	ENSG00000272123
PLIN1	-4.61524	4.38668	3.09939e-05	0.0121259	ENSG00000166819
CR769776.2	-6.83486	4.34628	1.15739e-05	0.00793137	ENSG00000229156
AC004923.3	6.4864	3.75789	7.76905e-07	0.00151461	ENSG00000255230
AL442663.2	5.13092	2.96277	0.000222118	0.037127	ENSG00000258448
VIM	-4.10841	4.24137	0.000227886	0.0374008	ENSG00000026025
AL592430.2	5.18185	3.03576	0.000150473	0.0287552	ENSG00000282121
AC013402.2	5.90085	3.34057	1.26223e-05	0.00799748	ENSG00000231626
PON1	-4.00301	4.11695	0.000396145	0.0495614	ENSG00000005421
PPP1R15B	3.48419	4.38842	0.00023739	0.03849	ENSG00000158615
GLYATL3	3.19891	6.64819	2.69855e-06	0.00402306	ENSG00000203972
LCE5A	5.60713	3.20954	3.44169e-05	0.0124013	ENSG00000186207
RPL26	6.041	3.37431	7.72069e-06	0.0063439	ENSG00000161970
VILL	3.90713	5.21069	3.1375e-06	0.00429423	ENSG00000136059
XRCC2	-4.27781	4.63632	4.62136e-05	0.0148258	ENSG00000196584
TRIM77	4.61201	3.43268	5.39458e-05	0.015715	ENSG00000214414
RBM22P2	6.04574	3.39016	7.75967e-06	0.0063439	ENSG00000213411
RNU6-628P	4.96715	3.66131	1.08109e-05	0.00793137	ENSG00000222607
AC092979.2	4.29486	3.86047	0.000166323	0.0309947	ENSG00000287198
Z82217.1	4.03712	3.18546	0.000288985	0.0436653	ENSG00000279652
AC010285.1	5.02636	2.91293	0.000325136	0.0456834	ENSG00000249412
AC103719.1	4.30082	3.34336	0.000331445	0.0459024	ENSG00000254040
THRAP3P1	5.02636	2.91293	0.000325136	0.0456834	ENSG00000227339
RN7SL163P	5.76802	3.20566	3.0937e-05	0.0121259	ENSG00000266195
AC133040.1	5.38416	3.14796	7.35043e-05	0.0191219	ENSG00000287567
NOL3	-4.19784	4.42458	8.32447e-05	0.0193555	ENSG00000140939
AIDA	3.38916	5.02131	3.15778e-05	0.0121259	ENSG00000186063
LINC01333	3.85289	4.2082	0.000286205	0.0436653	ENSG00000249343
SMARCC2	5.37644	3.00212	0.000131106	0.0267963	ENSG00000139613
ALKAL2	5.73045	3.2811	2.13268e-05	0.0104536	ENSG00000189292
AL035653.1	-4.26678	4.25249	8.18827e-05	0.0193433	ENSG00000288548
AL162586.1	-4.28094	4.31684	0.00011736	0.0252065	ENSG00000225032
LINC01822	5.06883	2.99187	0.000218012	0.037127	ENSG00000229621
AC004900.1	-4.39896	4.64423	2.2084e-05	0.0105603	ENSG00000285518
PGBD4P8	5.81771	3.33762	1.44256e-05	0.00812452	ENSG00000229332
AC097375.1	-4.54434	4.33151	5.24841e-05	0.0156721	ENSG00000248991
BX537318.2	5.70064	3.39288	7.70722e-06	0.0063439	ENSG00000280424
AC008403.2	3.75788	3.63163	0.000136886	0.0274606	ENSG00000268530
CXCL1	5.9603	3.40436	9.31524e-06	0.00737767	ENSG00000163739
PLAC4	4.22468	3.17494	0.000251926	0.0401561	ENSG00000280109
FHL5	3.3994	4.95063	5.25618e-05	0.0156721	ENSG00000112214
AC006390.1	5.20708	2.99915	0.000183109	0.0324526	ENSG00000251638
AC009955.1	5.21845	2.92985	0.000270697	0.0423491	ENSG00000228973
AL137077.1	5.11022	2.89408	0.000328061	0.0456834	ENSG00000235018
AL365209.1	6.12585	3.42932	5.25598e-06	0.00579163	ENSG00000280222
AC006042.2	6.20871	3.49646	3.67705e-06	0.00429423	ENSG00000233264
AC087623.1	4.37374	3.83346	1.42701e-05	0.00812452	ENSG00000255201
AC093495.1	3.62378	3.49218	0.000350008	0.0464429	ENSG00000228242
LINC01922	6.85465	3.95934	1.40594e-07	0.000395914	ENSG00000259779
AC008764.3	-4.26076	4.63105	2.37334e-05	0.0109364	ENSG00000268309
PPM1B	-6.76028	4.28437	1.64429e-05	0.0090522	ENSG00000138032
AC092042.1	5.28942	3.04057	0.000127676	0.0265231	ENSG00000227245
PTGES3P2	8.06383	5.36573	4.31443e-12	1.09345e-07	ENSG00000217643
VPS13B-DT	2.80728	5.18727	0.000281275	0.0434673	ENSG00000253948
LEMD1-AS1	5.43199	3.4851	3.27192e-05	0.0123766	ENSG00000226235
AL035250.1	5.11967	2.95662	0.000222668	0.037127	ENSG00000225129
OR52E3P	5.578	3.19618	4.05908e-05	0.0137164	ENSG00000226157
LINC01147	4.69729	2.92261	0.000323331	0.0456834	ENSG00000258826
AC027541.1	5.25839	3.08746	0.000103869	0.0226937	ENSG00000253432
AC109326.1	5.53457	3.09472	6.68893e-05	0.0182284	ENSG00000279602

### Sheet: late.pdd.ctrl
gname	logFC	logCPM	PValue	FDR	ensemblID
NLE1	-4.56235	4.27439	3.7597e-05	0.0380333	ENSG00000073536
MRPL38	-7.26288	3.84632	1.0962e-05	0.020294	ENSG00000204316
OR2G3	-7.4386	4.12258	3.24591e-06	0.0130199	ENSG00000177476
AL355490.1	6.66117	5.07244	2.29689e-05	0.0307107	ENSG00000225850
FAM111A-DT	-5.73825	3.65092	4.41831e-05	0.0380333	ENSG00000245571
LINC01903	7.55507	4.6459	2.59617e-05	0.031241	ENSG00000265555
ZIC3	-5.2298	3.87572	4.37288e-05	0.0380333	ENSG00000156925
TMEM78	-8.8519	5.28611	6.79773e-09	0.000163601	ENSG00000177800
AL731574.1	-5.10409	4.08195	1.90746e-05	0.0288301	ENSG00000287732
RPS15AP13	-6.88835	3.65041	3.98123e-05	0.0380333	ENSG00000228568
AL118506.1	-5.23761	3.83047	5.90012e-05	0.0430298	ENSG00000268858
AC104695.3	-7.18707	3.78403	1.50147e-05	0.0258114	ENSG00000270640
ACAA2	-5.42227	4.01577	2.59024e-05	0.031241	ENSG00000167315
AC012442.2	-3.95643	5.65457	8.60419e-06	0.0188252	ENSG00000243389
MUL1	-4.28467	5.68699	4.85376e-06	0.015816	ENSG00000090432
AC005696.1	7.37269	4.57742	4.4162e-05	0.0380333	ENSG00000262050
LINC02842	-4.15572	4.32425	5.25321e-05	0.0430298	ENSG00000254119
AC116038.1	-6.0976	4.37723	2.21348e-06	0.0106544	ENSG00000231243
AC093525.4	-6.16868	3.54185	5.86431e-05	0.0430298	ENSG00000261140
AP002748.6	-4.0518	5.01175	1.91666e-05	0.0288301	ENSG00000286688
AMBP	-6.96682	3.73889	2.74205e-05	0.0314252	ENSG00000106927
LINC02706	-7.326	3.99652	5.9145e-06	0.015816	ENSG00000255344
LINC01210	-7.90897	4.40652	4.81278e-07	0.00386097	ENSG00000239513
AC005772.2	-5.28071	4.0492	2.13191e-05	0.0301815	ENSG00000287307
AL133383.1	-6.16271	3.89815	1.05291e-05	0.020294	ENSG00000261729
SND1-IT1	-7.02274	3.65187	2.9384e-05	0.0321448	ENSG00000279078
AC124016.1	4.38812	5.75918	5.67435e-05	0.0430298	ENSG00000272677
CTSD	-7.64994	4.1764	1.72084e-06	0.0103539	ENSG00000117984
VAMP2	7.37242	4.57521	4.42487e-05	0.0380333	ENSG00000220205
RNY1P9	7.25177	4.46951	6.50584e-05	0.0460518	ENSG00000255156
MUC5B	-4.9792	3.84562	5.83878e-05	0.0430298	ENSG00000117983
AC018362.1	-8.38927	4.84805	3.20314e-08	0.00038545	ENSG00000261684
AC117503.5	-4.70232	4.67765	7.97157e-06	0.0188252	ENSG00000286092
RSKR	-7.40378	3.96414	5.59821e-06	0.015816	ENSG00000167524
