## Supplementary material for "Dissecting the molecular landscape of Parkinson’s disease and Parkinson’s disease dementia using highly efficient snRNA-seq (HIF-snRNA-seq)": All-tablrs: excitatory.xlsx

### Sheet: early.pdd.ctrl
gname	logFC	logCPM	PValue	FDR	ensemblID
YBX1P3	5.6391	-0.436872	0.000167705	0.0251169	ENSG00000240002
AC079305.1	4.44258	-0.815301	0.000251586	0.0306221	ENSG00000222043
RPL6P29	5.88048	-0.50257	0.000142903	0.0224843	ENSG00000236243
OR4Q2	4.97586	-0.791421	0.000455872	0.0414734	ENSG00000196383
AL158063.1	4.33242	-0.201132	0.000434222	0.0403335	ENSG00000276957
AC007346.1	-6.36762	1.82404	0.000110013	0.0196333	ENSG00000260258
INTS5	-3.35426	1.45851	0.000168107	0.0251169	ENSG00000185085
Z83847.1	4.71769	0.518005	0.000198399	0.0270243	ENSG00000261202
AP001628.2	5.89069	-0.456807	7.15715e-05	0.0149942	ENSG00000233754
MIPEPP2	3.84885	-0.17742	0.000565647	0.0469247	ENSG00000224783
AC008894.1	-6.66692	0.547717	0.0001478	0.0229989	ENSG00000267373
GLULP6	5.62891	-0.669105	0.000287524	0.0322194	ENSG00000215043
DUOX2	-2.70861	1.4535	0.000551117	0.0460834	ENSG00000140279
AC008870.2	5.63277	-0.623325	0.000272764	0.0315885	ENSG00000260751
SNORD15B	6.71219	0.912616	4.1946e-06	0.00358736	ENSG00000207445
MTND4P6	6.45209	-0.15442	3.13084e-05	0.00973286	ENSG00000224042
AL591893.1	-6.15013	-0.0695429	0.000526764	0.0449767	ENSG00000285818
AL078587.1	-4.17672	0.959324	0.000229159	0.0288404	ENSG00000231081
AC020951.1	7.42986	0.700692	6.36999e-07	0.00182158	ENSG00000278897
CBX5P1	6.78971	0.205465	9.13813e-06	0.00525756	ENSG00000241535
TPM3P9	5.88064	-0.434917	0.000129046	0.0210517	ENSG00000241015
AP005264.3	4.57954	0.0282534	0.000229688	0.0288404	ENSG00000267247
OTOS	3.45367	1.0292	0.000568004	0.0469858	ENSG00000178602
AC007327.1	7.22764	0.467487	2.86179e-06	0.0031005	ENSG00000228770
SETP11	7.00832	0.3811	4.57943e-06	0.00360261	ENSG00000239570
AL121772.2	4.27826	0.668634	0.000612321	0.0490253	ENSG00000274507
AC016903.1	6.06187	-0.419255	9.81588e-05	0.0179328	ENSG00000236634
AC092567.2	4.88147	-0.479867	0.000319642	0.0348066	ENSG00000286524
DBIL5P	-3.42349	0.669312	0.000525515	0.0449767	ENSG00000231784
OR5B1P	4.86084	-0.819919	0.000564699	0.0469247	ENSG00000233499
NLGN2	-2.91903	1.70626	0.000604607	0.0487071	ENSG00000169992
AL445524.1	5.9744	-0.397787	5.9461e-05	0.0134041	ENSG00000233461
LEPROT	5.9239	-0.448846	8.56143e-05	0.0161777	ENSG00000213625
AL030996.1	6.40067	-0.161092	3.49718e-05	0.0102908	ENSG00000229733
LNCPRESS1	-7.16459	0.690487	0.000185288	0.0260331	ENSG00000232301
AC090954.1	5.65861	0.26127	8.34243e-06	0.00501529	ENSG00000228874
RASA4	5.94915	-0.393184	7.46684e-05	0.015362	ENSG00000105808
AC079322.1	6.40563	-0.0843496	2.90978e-05	0.00942572	ENSG00000261187
LINC00294	5.34985	-0.728608	0.000482553	0.0426639	ENSG00000280798
RNF17	-2.45727	5.54523	1.09393e-05	0.00556727	ENSG00000132972
LSM6P2	6.10114	0.269423	7.95984e-05	0.0158115	ENSG00000257730
RNU6-548P	5.67665	-0.55521	0.000219133	0.028431	ENSG00000252892
AL354798.1	3.8286	1.98074	1.09501e-05	0.00556727	ENSG00000273628
AC138420.1	-5.9621	1.238	0.000142537	0.0224843	ENSG00000287522
PPP1R14BP5	6.00648	-0.438296	7.10987e-05	0.0149766	ENSG00000213133
NMS	-4.69823	0.0497965	0.000460275	0.0416495	ENSG00000204640
AC097714.1	4.81667	-0.488888	0.000228371	0.0288404	ENSG00000248452
AC073488.1	4.22232	-0.854942	0.000519234	0.0448054	ENSG00000232111
LINC02672	-2.98846	2.5815	4.1432e-05	0.0109334	ENSG00000227121
SPATA31D5P	4.37125	-0.752945	0.000181486	0.0260331	ENSG00000240632
AC138647.1	4.10511	0.793652	0.000187312	0.0260331	ENSG00000226490
AC005336.1	-6.38235	0.958932	8.27452e-05	0.0161094	ENSG00000267056
SEPTIN5	-3.12695	3.21923	0.000423716	0.0403259	ENSG00000184702
RNU6-1106P	5.49124	-0.707724	0.000389321	0.0394936	ENSG00000212147
OR10W1	5.26805	-0.643689	0.000423342	0.0403259	ENSG00000172772
KIAA1143P2	6.14959	0.448215	1.23499e-05	0.00595079	ENSG00000232766
LINC01794	2.54339	4.50552	2.95695e-06	0.0031005	ENSG00000233128
AL162632.3	5.50237	-0.302311	3.61729e-05	0.0103149	ENSG00000260046
AC112518.1	6.39391	-0.196152	3.6891e-05	0.0103149	ENSG00000249051
AC006122.1	-6.24921	1.16605	7.52526e-05	0.015362	ENSG00000213970
ST6GALNAC6	6.75559	0.178708	1.00516e-05	0.0053295	ENSG00000160408
AL513128.2	5.63277	-0.623325	0.000272764	0.0315885	ENSG00000285254
AC011303.1	5.53093	0.353199	4.93254e-05	0.01212	ENSG00000288089
MESTP1	6.93386	0.275269	4.46698e-06	0.00358736	ENSG00000220884
CHMP1B	5.11015	0.196441	0.000445802	0.0410774	ENSG00000255112
AC015660.3	4.0963	0.384274	3.44018e-05	0.0102908	ENSG00000274294
AP000346.3	5.41141	-0.777323	0.000485754	0.0427708	ENSG00000275609
OR4K16P	4.58822	0.268155	0.000214177	0.0282742	ENSG00000258822
MTFR2P1	6.53198	0.00811429	2.00592e-05	0.00765587	ENSG00000233716
AC107029.1	-3.67835	1.36319	0.000225219	0.0287475	ENSG00000243089
AC020978.9	5.70349	-0.544832	0.000134324	0.0215747	ENSG00000279649
AC011379.2	-2.26169	3.57002	8.97162e-05	0.0167882	ENSG00000254363
AL591122.1	5.21404	-0.671683	0.000469797	0.0421156	ENSG00000279625
AP003550.1	3.96434	1.24717	0.000194519	0.026684	ENSG00000254236
AC131935.1	5.26805	-0.643689	0.000423342	0.0403259	ENSG00000255309
AC010082.1	5.39468	0.454792	4.16938e-05	0.0109334	ENSG00000225000
AL359385.1	-5.3655	0.440997	0.000621641	0.0495104	ENSG00000231398
AC010422.5	5.72262	-0.250865	1.51216e-05	0.0065495	ENSG00000269590
TUBB8B	6.35516	0.821167	2.90301e-06	0.0031005	ENSG00000173213
ATP5PO	5.32463	0.831949	0.000236894	0.0291751	ENSG00000241837
AL160314.1	4.96649	-0.662544	0.000365368	0.0380998	ENSG00000242061
H4C11	4.04002	-0.499319	0.000414771	0.0403259	ENSG00000197238
AC097376.1	7.06514	0.427874	3.76541e-06	0.00345593	ENSG00000239005
SERPINH1	2.04769	3.24961	0.00040266	0.0399897	ENSG00000149257
AC034105.3	7.66361	1.20561	1.20827e-07	0.000665379	ENSG00000259950
PEX12	-3.70733	1.09465	0.00043267	0.0403335	ENSG00000108733
AC013565.3	5.63267	-0.225385	4.59331e-05	0.0116489	ENSG00000261407
VN1R25P	6.17944	-0.305085	4.26503e-05	0.0110329	ENSG00000224947
AC009396.1	-3.87769	1.29739	0.000215653	0.0282755	ENSG00000258478
AC011298.2	6.36345	-0.177479	3.84446e-05	0.0106021	ENSG00000274977
AL163193.1	4.44455	0.136338	0.000149724	0.0230109	ENSG00000237088
AC112243.1	4.92062	-0.654324	0.000478	0.0425542	ENSG00000279460
AL132989.1	8.07635	1.31087	4.20602e-08	0.000286905	ENSG00000258682
AC091175.1	5.41873	-0.562718	0.000285679	0.0322194	ENSG00000253283
AC022150.3	4.93583	0.022518	0.000164351	0.0247477	ENSG00000269349
AL929091.1	2.27201	3.39304	0.000206738	0.0276713	ENSG00000287338
UPK3BL1	5.5225	-0.639952	0.000304543	0.0332564	ENSG00000267368
TIAF1	6.27271	-0.179076	2.94956e-05	0.00945139	ENSG00000221995
AC005593.1	5.48659	-0.294549	0.000106727	0.0191353	ENSG00000279584
RNU6-946P	5.60163	-0.597107	0.000257382	0.0306221	ENSG00000206605
CCND2	7.05798	0.376074	2.97599e-06	0.0031005	ENSG00000118971
SNORA12	6.99504	0.338661	2.65307e-06	0.0031005	ENSG00000212464
OLIG2	3.04397	1.60243	0.000114984	0.0199658	ENSG00000205927
FLT3LG	5.74794	-0.514232	0.000174092	0.0254855	ENSG00000090554
AC074212.1	5.63186	0.664694	6.61567e-07	0.00182158	ENSG00000259605
TRGVB	5.72371	-0.398262	2.58043e-05	0.00904278	ENSG00000231202
U73166.1	2.73035	3.07741	1.93056e-05	0.00755548	ENSG00000230454
AP003497.2	7.15361	1.22923	1.7754e-06	0.00284888	ENSG00000279701
ALDOC	5.17498	-0.814211	0.000506782	0.0439987	ENSG00000109107
AC013716.1	6.75559	0.178708	1.00516e-05	0.0053295	ENSG00000286932
AP1B1P1	-3.29255	0.908488	0.000548843	0.0460411	ENSG00000234479
AC019181.1	7.32637	0.647249	9.95436e-07	0.00255814	ENSG00000224331
MAFF	2.93677	6.84489	9.25726e-09	0.000178424	ENSG00000185022
AL662844.3	5.73011	0.0592055	4.52838e-05	0.0115603	ENSG00000271821
TMPRSS11E	1.73615	3.4229	0.000540484	0.0455899	ENSG00000087128
AC011477.1	5.43876	-0.683776	0.000398869	0.0399897	ENSG00000267481
AC004464.1	-3.4524	1.46216	0.000138919	0.0220894	ENSG00000287027
AC005540.1	3.58704	1.11059	0.000533159	0.0452692	ENSG00000235852
AL929472.4	-7.01176	0.840912	0.000257235	0.0306221	ENSG00000235673
AL445675.1	-6.24781	-0.0167795	0.000608011	0.0488283	ENSG00000270818
AL139418.1	6.20525	-0.0755732	3.48024e-05	0.0102908	ENSG00000273844
AL357140.3	4.42274	1.12124	0.000125831	0.0209022	ENSG00000280113
TAB3P1	3.8083	-0.179471	0.000268123	0.0314152	ENSG00000235462
RNU6ATAC6P	5.0795	0.298116	5.57616e-05	0.0129461	ENSG00000221059
GTF3AP6	5.67596	0.0352088	0.000455255	0.0414734	ENSG00000229982
LCE2B	5.59538	-0.648891	0.000169541	0.0252335	ENSG00000159455
MTATP6P2	3.96643	0.0405579	0.000129107	0.0210517	ENSG00000270307
LINGO1-AS2	4.70369	-0.222724	0.000187347	0.0260331	ENSG00000259281
DCSTAMP	-4.40548	1.45787	8.50387e-05	0.0161481	ENSG00000164935
CHCHD4P5	5.7633	-0.498071	0.000123989	0.0208713	ENSG00000225222
RNA5SP211	6.26056	-0.236745	5.05075e-05	0.0122612	ENSG00000202386
CCNP	2.5964	1.71739	0.000184553	0.0260331	ENSG00000105219
OR5A2	-5.23633	0.325918	0.000548453	0.0460411	ENSG00000172324
KCNIP4-IT1	6.98708	0.362399	3.09993e-06	0.00314464	ENSG00000280650
AL451074.5	6.52502	-0.0889504	1.59806e-05	0.00662389	ENSG00000230659
COX5A	-1.5448	5.45741	0.000357227	0.037624	ENSG00000178741
ZNF503	5.46281	0.233718	1.36387e-05	0.00631376	ENSG00000165655
AC022196.1	3.83793	1.01064	0.000139248	0.0220894	ENSG00000259390
L3MBTL1	7.44804	0.71802	5.77826e-07	0.00182158	ENSG00000185513
AC004832.3	5.12981	-0.315528	0.000125881	0.0209022	ENSG00000249590
MIR4662A	5.52663	-0.697771	0.000359791	0.0377908	ENSG00000283609
HSPB1	1.69512	5.12728	6.85937e-05	0.0148476	ENSG00000106211
MIR126	4.57191	2.08367	0.000397918	0.0399897	ENSG00000199161
AL050320.1	6.80894	0.119451	1.11207e-05	0.00556727	ENSG00000225956
AC020922.3	4.95998	-0.447057	0.000339938	0.0362303	ENSG00000269275
RPS15P5	5.55153	-0.62941	0.000185405	0.0260331	ENSG00000229806
AL035696.2	-5.04324	1.46715	5.2608e-05	0.0126746	ENSG00000218577
AC110056.1	5.21404	-0.671683	0.000469797	0.0421156	ENSG00000255450
AC091182.2	4.42077	-0.269863	0.000255801	0.0306221	ENSG00000253746
AC244230.1	5.42265	-0.309419	0.000184997	0.0260331	ENSG00000279458
MTCO1P28	4.97085	0.030177	1.88698e-05	0.0074989	ENSG00000262118
KLHL38	4.57936	-0.273003	0.000126342	0.0209022	ENSG00000175946
GM2A	1.67474	5.58468	3.26113e-05	0.009977	ENSG00000196743
RPL23AP32	7.36584	0.682192	1.36565e-06	0.00263216	ENSG00000237887
AC103810.4	-3.8469	1.24483	0.0003551	0.0375025	ENSG00000266155
AC027796.1	6.68484	0.123816	1.27413e-05	0.00606361	ENSG00000261916
AC009053.3	1.97183	3.74761	5.6488e-05	0.0129613	ENSG00000261170
GLYATL3	2.7811	6.58489	4.32215e-08	0.000286905	ENSG00000203972
SNORD115-14	6.40563	-0.0843496	2.90978e-05	0.00942572	ENSG00000199960
AC092793.1	3.83805	0.930444	0.000322011	0.0349659	ENSG00000287455
LINC02644	5.43437	-0.17632	0.00011446	0.0199646	ENSG00000230720
NFE2L1-DT	3.74453	-0.166986	0.000536974	0.0453932	ENSG00000263412
RNY1P9	6.57175	0.0378185	1.80987e-05	0.00734387	ENSG00000255156
AC061975.4	-3.77388	0.263739	5.05742e-05	0.0122612	ENSG00000264486
AC008567.3	3.95774	0.82966	0.000406085	0.0400352	ENSG00000287960
RPL7P53	-7.0213	0.565397	0.000234894	0.0291148	ENSG00000237475
AC106799.1	6.45209	-0.15442	3.13084e-05	0.00973286	ENSG00000231291
AL590666.5	5.83574	0.477246	1.17417e-05	0.00572934	ENSG00000287624
AC090616.6	5.88667	-0.462649	8.3804e-05	0.0161481	ENSG00000278867
SLC25A10	-4.52462	1.099	6.98737e-06	0.00464395	ENSG00000183048
RPS24P12	4.7377	-0.726683	0.000371686	0.0382073	ENSG00000220237
BORCS7-ASMT	1.97193	2.5506	0.000444913	0.0410774	ENSG00000270316
AC092810.4	5.38055	-0.275304	6.97708e-05	0.0148593	ENSG00000287046
ZNF844	6.09316	0.993875	3.69268e-05	0.0103149	ENSG00000223547
GAPDHP75	5.62891	-0.669105	0.000287524	0.0322194	ENSG00000226196
LINC01220	-4.4594	-0.102316	0.000341276	0.0362411	ENSG00000259687
AC083880.1	3.67907	0.783791	0.000273237	0.0315885	ENSG00000273391
C1QTNF3	5.60163	-0.597107	0.000257382	0.0306221	ENSG00000082196
DIABLO	5.85294	0.225584	7.26387e-05	0.0150542	ENSG00000184047
U4	6.04547	-0.289699	2.73149e-05	0.00923628	ENSG00000276103
PLEKHO2	7.1725	0.517398	2.67909e-06	0.0031005	ENSG00000241839
RNY4P7	5.74794	-0.514232	0.000174092	0.0254855	ENSG00000201470
AL137847.3	5.90405	-0.515783	0.000147624	0.0229989	ENSG00000273806
RNU2-27P	4.17561	1.22402	0.000155579	0.0236112	ENSG00000251994
AL354868.1	5.07154	-0.0926774	6.16267e-05	0.0138115	ENSG00000229765
AC006043.1	6.11398	-0.286084	6.7878e-05	0.0147828	ENSG00000285892
AP001269.1	4.42349	-0.341695	0.000446494	0.0410774	ENSG00000266955
RPL7P7	5.60163	-0.597107	0.000257382	0.0306221	ENSG00000224315
LINC00677	4.82042	-0.238842	0.000284893	0.0322194	ENSG00000259717
PPIAP32	5.29484	-0.716584	0.000285716	0.0322194	ENSG00000233319
BX539320.1	-5.83633	0.0174507	0.00058793	0.0477471	ENSG00000278869
AC084782.2	4.37312	0.440611	4.0605e-05	0.0108697	ENSG00000261823
DCAF13P2	5.67665	-0.55521	0.000219133	0.028431	ENSG00000250816
AC099343.2	6.40563	-0.0843496	2.90978e-05	0.00942572	ENSG00000270426
PDIA3P1	6.31601	-0.198294	4.2317e-05	0.0110219	ENSG00000180867
AC032019.2	5.71435	-0.597936	0.000220222	0.028431	ENSG00000265935
MIR6859-1	6.31481	-0.148969	3.86206e-05	0.0106021	ENSG00000278267
ARRDC1	4.81344	0.809186	0.000527381	0.0449767	ENSG00000197070
AC004080.17	5.35141	-0.379228	0.000183245	0.0260331	ENSG00000286323
AC100805.1	4.97534	1.10752	7.6859e-06	0.00494066	ENSG00000286878
BX088723.1	3.67435	-0.301546	0.000428435	0.0403259	ENSG00000283546
AL590227.1	6.39391	-0.196152	3.6891e-05	0.0103149	ENSG00000275773
IGHV3-29	7.05047	0.315869	5.03075e-06	0.00372933	ENSG00000270474
AC022039.1	5.81472	1.21682	7.92353e-06	0.00500715	ENSG00000254575
MIR3609	7.20108	0.518138	1.24959e-06	0.00263216	ENSG00000266019
AC004134.1	5.2307	-0.582075	0.00017418	0.0254855	ENSG00000267592
AC117430.1	6.33655	0.015483	2.2904e-05	0.00857186	ENSG00000240895
HNRNPA1	6.13501	-0.276339	4.13973e-05	0.0109334	ENSG00000135486
MYO1A	-4.31221	2.23881	8.09188e-05	0.0159146	ENSG00000166866
AC026362.2	5.88595	0.862896	6.30561e-05	0.0139695	ENSG00000280381
SND1-IT1	5.68074	-0.587056	0.00014902	0.0230109	ENSG00000279078
LINC02470	-3.58625	0.746997	0.000385093	0.039314	ENSG00000225231
AC091078.2	6.59851	0.630653	2.53663e-06	0.0031005	ENSG00000258909
AC138904.3	4.89274	0.399007	0.00021507	0.0282755	ENSG00000283662
GNG8	-3.31708	0.704654	0.000566047	0.0469247	ENSG00000167414
MAGEA1	7.01517	0.288264	4.91955e-06	0.00372933	ENSG00000198681
RNF225	5.64142	0.0396051	6.91512e-05	0.0148476	ENSG00000269855
CHERP	6.88748	0.28314	6.6855e-06	0.00452128	ENSG00000085872
TPBGL	-4.49405	0.866382	7.53194e-05	0.015362	ENSG00000261594
RN7SL680P	-7.30056	0.813737	0.000190292	0.02621	ENSG00000275337
AL354718.3	1.8164	6.42694	0.000129048	0.0210517	ENSG00000276832
RNU6-1287P	6.31123	-0.00227081	2.42958e-05	0.00891958	ENSG00000199784
MFAP1P1	6.21788	-0.216157	4.93628e-05	0.01212	ENSG00000232489
CASC23	4.5179	0.744463	0.000132772	0.0214429	ENSG00000255420
RNU6-584P	4.68222	-0.0977326	0.000327192	0.0353294	ENSG00000222282
OR8G2P	5.79867	-0.556878	0.000114414	0.0199646	ENSG00000181214
RAB4B	5.22408	0.285809	0.000476103	0.0424834	ENSG00000167578
SUPT4H1P2	6.50801	-0.113585	2.6715e-05	0.00919472	ENSG00000246115
AC011558.1	4.30242	0.508899	8.14684e-05	0.0159413	ENSG00000279753
AC137549.1	5.48291	-0.525247	0.000205615	0.0276169	ENSG00000251014
AC009812.1	-3.09754	1.3933	0.000505356	0.0439739	ENSG00000251867
SMKR1	-2.52007	2.23469	0.000456178	0.0414734	ENSG00000240204
TARS2P1	5.67363	-0.480825	9.39686e-05	0.017499	ENSG00000248104
ANKRD13B	7.29442	1.43225	4.81564e-07	0.00182158	ENSG00000198720
TLR9	4.64967	-0.072739	0.000230954	0.0289052	ENSG00000239732
AC122718.1	5.37423	0.895683	0.000284807	0.0322194	ENSG00000250461
AC112200.2	4.02463	1.79311	0.00029369	0.0326258	ENSG00000280017
AP001002.1	4.4151	-0.666589	0.000493589	0.0432429	ENSG00000279209
SSU72P2	7.29285	0.524464	2.3194e-06	0.00308304	ENSG00000284306
AP001107.5	-3.34881	0.90652	0.000427561	0.0403259	ENSG00000254510
OPCML-IT1	6.85468	0.20745	8.45683e-06	0.00501529	ENSG00000254896
EN2	-3.41268	0.729915	0.000291666	0.0324947	ENSG00000164778
AL359183.1	5.5225	-0.639952	0.000304543	0.0332564	ENSG00000279406
BIN2P1	7.08955	0.349623	4.45406e-06	0.00358736	ENSG00000234568
HNRNPCP10	5.32007	-0.616208	0.000382579	0.0392225	ENSG00000215054
EIF3LP3	4.31874	-0.39864	0.000493053	0.0432429	ENSG00000226086
SALRNA1	4.73871	0.470937	0.000132947	0.0214429	ENSG00000258952
E2F3P1	5.98526	-0.466969	0.000121123	0.0206595	ENSG00000267046
PBX2P1	5.68934	-0.198413	0.000112997	0.0198896	ENSG00000244171
CASC8	-1.8772	5.48419	0.000573081	0.0472032	ENSG00000246228
AL355076.3	6.19982	1.6307	3.54627e-06	0.00334637	ENSG00000258878
OR51Q1	5.34076	-0.262784	0.000251217	0.0306221	ENSG00000167360
U91328.3	5.64117	-0.198529	2.22842e-05	0.00842168	ENSG00000272810
CHRNB4	-1.83506	3.50606	0.000461737	0.0416839	ENSG00000117971
SLC39A3	6.67399	0.881141	9.29697e-06	0.00527029	ENSG00000141873
AC010745.4	-6.82379	0.38983	0.000362471	0.0379688	ENSG00000232444
MTND2P23	4.44532	-0.822957	0.000397258	0.0399897	ENSG00000232631
SNHG3	7.52829	0.813578	3.80016e-07	0.00182158	ENSG00000242125
PCF11-AS1	5.25509	-0.774481	0.000590048	0.0477471	ENSG00000269939
CYBA	2.0568	3.3065	0.000335918	0.0360279	ENSG00000051523
AC146507.1	5.13335	-0.284097	0.000336465	0.0360279	ENSG00000239393
PSMB11	5.40442	-0.257324	0.000585233	0.0477471	ENSG00000222028
AC004130.2	-4.91225	0.283875	0.000190381	0.02621	ENSG00000271133
AL163534.1	-5.05665	1.41348	0.00017454	0.0254855	ENSG00000287546
ZNF587B	5.94261	-0.396524	0.000110796	0.0196819	ENSG00000269343
AL357552.1	3.78968	0.928999	0.000393136	0.0397759	ENSG00000226545
MLLT10P1	5.10328	-0.714553	0.000222931	0.0286451	ENSG00000238151
RNF103	7.27552	0.604364	1.29997e-06	0.00263216	ENSG00000239305
AC079054.1	6.27006	-0.282417	5.50031e-05	0.0129461	ENSG00000253189
VPS26BP1	5.5225	-0.639952	0.000304543	0.0332564	ENSG00000224895
AC099670.3	4.25763	0.226157	3.11634e-05	0.00973286	ENSG00000285525
AC074051.2	5.62891	-0.669105	0.000287524	0.0322194	ENSG00000260817
SMIM1	-6.40085	1.44108	1.09804e-05	0.00556727	ENSG00000235169
TLX2	-4.32066	0.0538422	0.000203518	0.0274308	ENSG00000115297
SNORA10B	4.52705	-0.352396	0.000459301	0.0416495	ENSG00000207187
AL035633.1	7.99042	1.24666	4.46568e-08	0.000286905	ENSG00000218732
RN7SL845P	5.83479	0.155182	0.000104246	0.018866	ENSG00000244328
AP003559.1	7.3294	0.605761	1.81431e-06	0.00284888	ENSG00000256443
PPFIA1P1	3.96057	0.0331816	0.000369453	0.0381496	ENSG00000271639
AC233724.6	7.05047	0.315869	5.03075e-06	0.00372933	ENSG00000249282
UBXN10-AS1	-5.40629	1.05392	0.000187745	0.0260331	ENSG00000225986
RNU6-176P	5.52423	-0.722597	0.000370135	0.0381496	ENSG00000253005
RNA5SP471	5.98526	-0.466969	0.000121123	0.0206595	ENSG00000252780
RPL12P15	6.20478	0.168325	9.81209e-06	0.0053295	ENSG00000230993
Z99289.1	-4.64614	0.56235	7.98095e-05	0.0158115	ENSG00000237234
AC007250.1	5.87189	-0.545079	5.94609e-05	0.0134041	ENSG00000273063
AC131009.2	2.26326	4.32594	3.27627e-06	0.0032383	ENSG00000256955
AL121955.1	6.31525	-0.277544	1.71605e-05	0.00703729	ENSG00000274541
CHURC1	5.34281	0.565809	3.90553e-05	0.0106021	ENSG00000258289
USP51	-2.93082	1.07933	0.000403485	0.0399897	ENSG00000247746
AC135782.3	4.37674	0.0915685	0.00022422	0.028715	ENSG00000261546
PTMAP11	4.16735	-0.162924	0.000498935	0.0436122	ENSG00000269907
AC006499.2	7.44402	0.658773	1.3563e-06	0.00263216	ENSG00000250074
AL121949.2	5.24905	-0.554102	0.000618566	0.0493674	ENSG00000218274
GJB4	5.89732	0.765009	5.18787e-06	0.00377325	ENSG00000189433
AC087276.1	6.85468	0.20745	8.45683e-06	0.00501529	ENSG00000254577
AL512326.5	5.71435	-0.597936	0.000220222	0.028431	ENSG00000234041
NEK4P3	5.68144	-0.401606	8.502e-05	0.0161481	ENSG00000270754
U91324.1	-3.53007	0.944987	0.000336349	0.0360279	ENSG00000229740
AC008567.1	-5.82461	0.406551	0.000623257	0.0495367	ENSG00000260112
AC002064.2	-5.72395	1.28178	2.5421e-05	0.00904278	ENSG00000234459
AC055811.3	5.4462	-0.720413	0.000421051	0.0403259	ENSG00000266498
AC007952.4	5.20433	0.770904	6.43978e-05	0.0141046	ENSG00000262202
AC099778.2	5.46826	0.809045	3.41824e-05	0.0102908	ENSG00000276925
RPA2P1	4.77708	-0.440907	0.000439316	0.0407086	ENSG00000258392
UBE2W	6.54451	-0.0267798	1.35585e-05	0.00631376	ENSG00000104343
PRRG1	6.00202	-0.358938	8.96249e-05	0.0167882	ENSG00000130962
ACTA2-AS1	5.25509	-0.774481	0.000590048	0.0477471	ENSG00000180139
OR2AH1P	-7.32234	0.962488	0.000178899	0.0260234	ENSG00000232511
SNORA73B	5.75508	-0.510803	0.000126137	0.0209022	ENSG00000200087
NEUROG2	-5.48871	0.629394	0.000366687	0.0380998	ENSG00000178403
AC007608.4	6.64812	0.0956536	1.41031e-05	0.00632149	ENSG00000278909
LINC02543	4.76387	1.05582	1.00927e-05	0.0053295	ENSG00000232947
AFDN-DT	-3.46612	0.988046	0.000424678	0.0403259	ENSG00000198221
AC087465.1	4.82679	0.726421	0.000229312	0.0288404	ENSG00000259722
AC019254.1	4.7031	-0.151298	0.000263498	0.0309747	ENSG00000259182
HILPDA	5.57109	0.0356521	0.000252033	0.0306221	ENSG00000135245
FGF14-AS2	3.28636	0.86579	0.000430392	0.0403259	ENSG00000272143
CLCA1	-4.22711	2.04828	3.65911e-05	0.0103149	ENSG00000016490
RN7SKP82	5.7637	-0.561461	0.000187489	0.0260331	ENSG00000252595
AL020997.5	5.76256	-0.116678	7.25681e-05	0.0150542	ENSG00000287244
AC011726.1	5.20992	-0.233857	0.000451859	0.0413735	ENSG00000253430
SCARNA10	8.255	1.47484	1.95302e-08	0.00025095	ENSG00000239002
MTND2P4	6.99389	0.879685	2.18052e-06	0.00308304	ENSG00000230252
TMEM199	6.28038	-0.187478	2.4585e-05	0.00894057	ENSG00000244045
AC060766.1	8.68072	1.86444	3.24281e-09	0.000125004	ENSG00000267102
TMEM14B	6.68594	0.0881246	7.69015e-06	0.00494066	ENSG00000137210
AL592076.1	5.15268	0.701254	0.000433883	0.0403335	ENSG00000224348
ASAP1-IT2	6.73527	0.159973	6.65234e-06	0.00452128	ENSG00000280543
AC010240.3	-6.68565	0.569599	0.000290654	0.0324758	ENSG00000272023
TMBIM7P	2.91241	5.26746	6.59306e-07	0.00182158	ENSG00000230927
HEXA	6.05369	0.402805	6.23382e-05	0.0138902	ENSG00000213614
AC099677.4	-7.39998	1.16111	0.000117319	0.0202798	ENSG00000264834
AC022966.2	-4.21283	1.24101	1.16892e-05	0.00572934	ENSG00000287539
AL022238.2	5.01079	-0.859799	0.000448848	0.0411957	ENSG00000272834
PHBP13	6.08018	-0.357163	8.44465e-05	0.0161481	ENSG00000234835
S100A14	-4.86856	1.01792	0.000273699	0.0315885	ENSG00000189334
PRF1	-4.51591	0.145275	0.000554827	0.0462932	ENSG00000180644
AL353680.1	6.90542	0.546928	2.56737e-06	0.0031005	ENSG00000238185
CR589904.1	6.40563	-0.0843496	2.90978e-05	0.00942572	ENSG00000276520
AC068647.2	5.70548	0.84203	8.17985e-06	0.00501529	ENSG00000250271
H2AC10P	6.06187	-0.419255	9.81588e-05	0.0179328	ENSG00000218690
LINC01665	5.26805	-0.643689	0.000423342	0.0403259	ENSG00000235343
LRP11	5.4462	-0.720413	0.000421051	0.0403259	ENSG00000120256
RNY4P34	6.88748	0.28314	6.6855e-06	0.00452128	ENSG00000201649
AL845331.1	-2.53331	2.48915	0.000536518	0.0453932	ENSG00000259916
C2orf66	3.45786	0.739409	0.000404586	0.0399897	ENSG00000187944
MRPL38	5.20391	-0.249507	0.00047199	0.0422141	ENSG00000204316
MIS18A-AS1	-5.30458	1.29428	1.99104e-05	0.00765587	ENSG00000227256
SNORD99	5.5008	-0.682103	0.000226199	0.0287774	ENSG00000221539
RN7SL785P	4.91814	-0.798527	0.000504187	0.0439715	ENSG00000266158
AL080317.2	5.1347	0.210585	0.000427809	0.0403259	ENSG00000272356
SYNJ2BP	4.36424	-0.0379431	0.000236278	0.0291751	ENSG00000213463
AC011899.3	4.15709	0.821099	0.000283943	0.0322194	ENSG00000285821
IGLV3-22	5.22512	-0.353594	0.000613007	0.0490253	ENSG00000211661
HSPA8P4	6.0147	-0.399082	9.73805e-05	0.0179328	ENSG00000248610
MIR4449	6.61045	0.0669928	1.56417e-05	0.00662389	ENSG00000264585
AL845552.1	7.3229	0.644939	1.11778e-06	0.00263216	ENSG00000258500
DOCK8-AS1	4.68293	-0.131083	0.000426225	0.0403259	ENSG00000183784
KHDC1P1	5.6999	-0.22175	7.72371e-05	0.0156702	ENSG00000251360
RTEL1-TNFRSF6B	4.28983	0.663334	0.000574619	0.047229	ENSG00000026036
AL109897.1	6.39391	-0.196152	3.6891e-05	0.0103149	ENSG00000285401
AC089998.2	5.15617	-0.849538	0.000353974	0.0374863	ENSG00000257837
RNF207-AS1	6.08018	-0.357163	8.44465e-05	0.0161481	ENSG00000226944
RNU6ATAC21P	6.16754	-0.0295889	1.5108e-05	0.0065495	ENSG00000221583
AC087354.1	5.14466	0.0931048	0.000123922	0.0208713	ENSG00000254258
RANP4	3.47092	-0.407904	0.000214149	0.0282742	ENSG00000225125
AC019118.1	3.73742	-0.295812	0.00026356	0.0309747	ENSG00000226649
AC016868.1	3.96382	0.356968	0.000531192	0.0452017	ENSG00000253396
Z93929.2	5.42266	-0.615506	0.000136352	0.0218095	ENSG00000276467
OR2L6P	5.08325	-0.732511	0.000213063	0.0282742	ENSG00000232215
AC020779.1	6.06526	-0.318854	5.59905e-05	0.0129461	ENSG00000243568
AC111170.4	5.81588	-0.474144	0.000150594	0.0230109	ENSG00000279801
AL163540.1	2.23117	4.48279	3.55922e-06	0.00334637	ENSG00000204790
RNU6-412P	5.26805	-0.643689	0.000423342	0.0403259	ENSG00000252243
SH3GL1P2	6.47066	-0.087638	2.70706e-05	0.00923467	ENSG00000264943
CHCHD2P6	4.61443	-0.382423	0.000549416	0.0460411	ENSG00000235084
AL109614.1	6.75559	0.178708	1.00516e-05	0.0053295	ENSG00000276603
GRAMD4P7	5.66674	-0.0490119	4.29316e-05	0.0110329	ENSG00000266242
AC004707.1	5.41994	-0.572818	9.44527e-05	0.0175046	ENSG00000253102
AL592114.1	6.21788	-0.216157	4.93628e-05	0.01212	ENSG00000219133
GGTLC5P	5.46022	-0.153158	4.78164e-05	0.0120472	ENSG00000276160
STIP1P3	-6.63924	0.240992	0.000465764	0.0419492	ENSG00000225536
AC087257.1	-4.67057	1.02391	0.000187468	0.0260331	ENSG00000248100
AC131206.1	5.27559	-0.76731	0.000365751	0.0380998	ENSG00000255836
AC117488.1	5.51979	-0.171711	0.000403688	0.0399897	ENSG00000288022
AC006483.2	4.34104	-0.366339	0.000520722	0.0448054	ENSG00000272719
VTA1P1	4.87124	-0.377205	0.000385825	0.039314	ENSG00000224999
AC078857.1	5.4462	-0.720413	0.000421051	0.0403259	ENSG00000243813
HMBOX1-IT1	6.42092	-0.123765	3.17854e-05	0.00980212	ENSG00000259196
RPL35AP31	4.92802	-0.867512	0.000425035	0.0403259	ENSG00000233460
AC006141.1	6.78971	0.205465	9.13813e-06	0.00525756	ENSG00000264895
AC092691.2	6.16687	-0.250767	5.60861e-05	0.0129461	ENSG00000240393
AL512649.2	6.71236	0.0413324	1.48525e-05	0.0065495	ENSG00000237062
ZBTB8B	6.25057	-0.240032	3.54757e-05	0.0103149	ENSG00000273274
UNC119	5.68867	0.121722	0.00018003	0.0260331	ENSG00000109103
AC022188.1	4.86641	-0.00605218	0.000340235	0.0362303	ENSG00000276807
NAA10	5.78874	0.72414	1.58294e-05	0.00662389	ENSG00000102030
KNOP1P4	5.74794	-0.514232	0.000174092	0.0254855	ENSG00000232422
RNU6ATAC12P	5.5225	-0.639952	0.000304543	0.0332564	ENSG00000252351
OR5BR1P	4.8671	0.80386	0.000122813	0.0208554	ENSG00000255386
AL603832.2	-6.77565	0.429206	0.000111601	0.0197339	ENSG00000261595
OR4C11	6.82771	0.188605	4.45674e-06	0.00358736	ENSG00000172188
OR11Q1P	6.2268	-0.282159	5.60161e-05	0.0129461	ENSG00000237650
AC005330.1	-5.25155	0.602091	2.56784e-05	0.00904278	ENSG00000267372
AC006063.2	6.14284	-0.316152	6.93308e-05	0.0148476	ENSG00000284513
SNORA26	5.4462	-0.720413	0.000421051	0.0403259	ENSG00000212588
LINC02771	-3.80089	1.13004	0.000590832	0.0477471	ENSG00000224535
HSPA6	6.61045	0.0669928	1.56417e-05	0.00662389	ENSG00000173110
AC021915.2	4.28152	0.340835	0.000271665	0.0315885	ENSG00000254314
NDUFC2	7.22333	0.560287	2.24454e-06	0.00308304	ENSG00000151366
BLK	3.33597	1.61584	0.000402478	0.0399897	ENSG00000136573
MTND5P23	5.28157	0.111781	0.000234435	0.0291148	ENSG00000235080
TRDC	5.33328	-0.0335742	0.000200673	0.0272378	ENSG00000211829
RAB9B	7.22333	0.560287	2.24454e-06	0.00308304	ENSG00000123570
ZNF551	5.62891	-0.669105	0.000287524	0.0322194	ENSG00000204519
KRT8P42	7.03701	0.404663	4.08063e-06	0.003575	ENSG00000220378
MTCO2P29	6.13803	-0.368814	7.9792e-05	0.0158115	ENSG00000243257
RN7SL523P	6.27421	-0.242635	2.66796e-05	0.00919472	ENSG00000243976
LMNTD2-AS1	4.25932	-0.167614	0.000101574	0.0184691	ENSG00000254815
OR4C9P	5.28561	-0.800583	0.000519638	0.0448054	ENSG00000254925
RNU6-175P	5.96352	-0.233789	3.88059e-05	0.0106021	ENSG00000252705
EIF4EBP2P1	5.89984	-0.277062	7.99844e-05	0.0158115	ENSG00000233711
OR4V1P	5.4315	-0.205838	0.000220527	0.028431	ENSG00000254841
RPL21P54	6.91865	0.308208	6.1209e-06	0.00436941	ENSG00000241829
GAPDHP44	4.15658	0.158744	0.000160885	0.0243207	ENSG00000213352
ORAI3	5.60163	-0.597107	0.000257382	0.0306221	ENSG00000175938
MIR3143	6.40067	-0.161092	3.49718e-05	0.0102908	ENSG00000265565
AC015871.3	6.47581	-0.0607112	1.37583e-05	0.00631376	ENSG00000278600
TMCO1-AS1	3.05151	1.85205	0.000516084	0.0447057	ENSG00000224358
AC026798.1	4.99152	-0.584121	0.000253929	0.0306221	ENSG00000240627
AC026887.1	5.53531	0.0102903	0.000105774	0.0190531	ENSG00000280086
ZNF548	6.18429	-0.282665	3.98414e-05	0.0107399	ENSG00000188785
AP001205.1	5.15788	-0.700208	0.000522941	0.044896	ENSG00000253740
HSD11B1L	4.49558	1.75381	0.000583344	0.0477426	ENSG00000167733
AC013553.4	3.78873	0.222754	0.000589645	0.0477471	ENSG00000278737
AL118506.1	-3.20461	1.06327	0.000400335	0.0399897	ENSG00000268858
CYCSP20	4.70712	-0.608981	0.000414241	0.0403259	ENSG00000240416
TMCC1P1	5.40907	-0.623369	0.000195208	0.026684	ENSG00000253318
PCDHGA12	6.64812	0.0956536	1.41031e-05	0.00632149	ENSG00000253159
MIR4530	5.5225	-0.639952	0.000304543	0.0332564	ENSG00000266559
RPL10P10	5.97642	0.0545276	5.70018e-05	0.0130018	ENSG00000216347
AC068860.1	-3.40729	1.62856	0.000151026	0.0230109	ENSG00000279266
GPR142	4.25754	0.251379	0.000323336	0.0350111	ENSG00000257008
AC010331.1	-3.69721	0.83686	0.000485982	0.0427708	ENSG00000277383
AC124303.2	4.8464	2.20007	0.000185059	0.0260331	ENSG00000280234
RPS10	5.95709	-0.404547	6.39141e-05	0.0140786	ENSG00000124614
DHRS4-AS1	2.29092	2.03802	0.000410008	0.0403188	ENSG00000215256
AP002833.1	7.34305	0.662538	1.50794e-06	0.00264219	ENSG00000254938
HSP90AB7P	-5.33763	0.488644	0.000369556	0.0381496	ENSG00000235838
KRT18P2	6.4722	-0.131755	1.83178e-05	0.00735538	ENSG00000234439
AL162430.1	4.37016	-0.531134	0.00028094	0.0322194	ENSG00000233406
SNORD115-41	5.21485	-0.803366	0.000430609	0.0403259	ENSG00000200478
AC007785.2	5.36777	-0.250001	7.10746e-05	0.0149766	ENSG00000268053
AL390754.1	4.92785	-0.343048	0.00012943	0.0210517	ENSG00000274614
SALRNA2	4.11445	-0.989702	0.000480433	0.0425741	ENSG00000280515
KNOP1P1	-6.88285	0.466308	0.000260026	0.0308415	ENSG00000256852
MIR3943	6.40563	-0.0843496	2.90978e-05	0.00942572	ENSG00000264069
PLN	-5.51243	1.78888	2.48213e-05	0.00894218	ENSG00000198523
CYP4A22	3.78712	0.211759	7.92862e-05	0.0158115	ENSG00000162365
RN7SKP80	5.04219	0.18021	0.000570186	0.0470654	ENSG00000202058
AC107993.1	7.087	0.422099	1.84762e-06	0.00284888	ENSG00000267222
RNU6ATAC10P	5.60163	-0.597107	0.000257382	0.0306221	ENSG00000221562
AL121906.2	-3.83632	1.52215	0.000431002	0.0403259	ENSG00000275223
AC007179.1	1.529	5.49428	0.000213633	0.0282742	ENSG00000231815
AL512624.2	5.56348	0.740744	5.43482e-05	0.0129461	ENSG00000276888
AC009097.3	5.32431	1.35454	2.42796e-05	0.00891958	ENSG00000260612
RN7SL233P	6.16687	-0.250767	5.60861e-05	0.0129461	ENSG00000242971
MIR9-1	7.47389	0.745288	4.89111e-07	0.00182158	ENSG00000207933
RAD51D	6.20577	0.518078	2.96674e-05	0.00945139	ENSG00000185379
AL020997.4	2.76723	1.15628	0.000147964	0.0229989	ENSG00000286433
AL023754.2	4.70251	-0.47783	0.000232102	0.0289549	ENSG00000287902
FCF1P8	5.9142	-0.502675	0.000120571	0.0206595	ENSG00000251111
RN7SL340P	5.97787	0.394718	4.84565e-05	0.01212	ENSG00000241604
SPN	6.65815	1.72134	1.47107e-06	0.00264219	ENSG00000197471
AC135279.4	6.69593	0.750339	4.07435e-06	0.003575	ENSG00000277895
AL118505.1	3.60626	-0.378153	0.000386532	0.039314	ENSG00000278192
LINC00930	2.96736	1.79168	0.000263518	0.0309747	ENSG00000258647
AL132875.1	4.3753	-0.285399	0.000479646	0.0425741	ENSG00000220918
GALNTL5	1.73603	5.15411	0.000202833	0.0274308	ENSG00000106648
SENP3-EIF4A1	-4.37144	1.43797	0.000578449	0.0474427	ENSG00000277957
ATP5MF	5.81588	-0.474144	0.000150594	0.0230109	ENSG00000241468
SNTG2-AS1	-4.21848	0.748991	0.000605238	0.0487071	ENSG00000235688
AC109326.1	5.5225	-0.639952	0.000304543	0.0332564	ENSG00000279602

### Sheet: late.pdd.ctrl
gname	logFC	logCPM	PValue	FDR	ensemblID
AL049776.1	-8.22612	0.871497	1.85512e-05	0.0466017	ENSG00000279434
LINC01806	-7.03304	1.79184	3.93126e-07	0.00732433	ENSG00000227403
NCF1B	-3.94978	1.66143	2.21743e-05	0.0466017	ENSG00000182487
RPL5P23	-8.01803	0.775845	1.3465e-05	0.0456121	ENSG00000240395
AL590483.3	-6.21431	0.192454	1.56127e-05	0.0466017	ENSG00000279774
AC027343.2	-5.44139	0.474754	1.28169e-05	0.0456121	ENSG00000249865
AL158825.2	-8.12906	0.783485	2.57144e-05	0.0466017	ENSG00000229587
AC020899.1	-6.55632	1.22478	1.08456e-05	0.0456121	ENSG00000242858
AL353625.1	-7.29356	1.00441	2.76752e-05	0.0466017	ENSG00000213073
AC093583.1	-4.08986	1.62057	1.19948e-05	0.0456121	ENSG00000242048
AC010745.2	-2.711	3.60715	8.8508e-06	0.0456121	ENSG00000228876
KLHL6-AS1	-4.81779	0.597774	3.26391e-05	0.0486479	ENSG00000242522
RN7SL130P	-8.12906	0.783485	2.57144e-05	0.0466017	ENSG00000244256
AL023775.1	-8.12906	0.783485	2.57144e-05	0.0466017	ENSG00000235008
PIK3CD-AS1	-7.82297	0.642467	1.18706e-05	0.0456121	ENSG00000179840
AC117377.1	3.93308	2.20543	1.77601e-05	0.0466017	ENSG00000258039
FCAMR	-4.68606	0.890651	2.67673e-05	0.0466017	ENSG00000162897
AC020930.1	-4.08455	0.897042	3.25895e-05	0.0486479	ENSG00000287783
AL590235.2	-4.58355	0.767934	4.03694e-06	0.0376061	ENSG00000286900
IGF2BP2	-2.09667	5.53134	3.40065e-05	0.0487366	ENSG00000073792
GRIFIN	-4.96223	1.72536	1.23703e-05	0.0456121	ENSG00000275572
CNKSR3	-7.28256	1.65139	3.33312e-06	0.0376061	ENSG00000153721
FXN	-7.28049	0.988517	2.36132e-05	0.0466017	ENSG00000165060
SLFN12	-3.40195	2.07133	2.74044e-05	0.0466017	ENSG00000172123
UBE2F	-5.73823	0.751032	2.87649e-05	0.0466017	ENSG00000184182
