## Supplementary material for "Dissecting the molecular landscape of Parkinson’s disease and Parkinson’s disease dementia using highly efficient snRNA-seq (HIF-snRNA-seq)": All-tablrs: inhibitory.xlsx

### Sheet: early.pdd.ctrl
gname	logFC	logCPM	PValue	FDR	ensemblID
SEPHS2P1	7.70877	2.25486	6.70068e-08	0.000148956	ENSG00000250247
B4GALT1	1.88591	5.11486	0.000417142	0.0460582	ENSG00000086062
AC092634.5	4.4167	0.758827	0.000442026	0.0475463	ENSG00000236574
LINC01903	4.20694	1.98671	0.000125965	0.022342	ENSG00000265555
AL022332.1	4.9061	1.10803	7.95108e-05	0.0164676	ENSG00000233577
RAB1AP2	5.82555	1.02447	9.31494e-05	0.0180585	ENSG00000217272
BNIP3P8	5.87083	1.05343	7.54082e-05	0.0157155	ENSG00000269431
AC011379.1	6.75701	1.19855	1.21611e-05	0.00501309	ENSG00000250069
AL137028.1	5.06935	3.31241	2.28311e-06	0.0013812	ENSG00000274727
SNORD15B	6.94287	1.34658	5.98962e-06	0.00292065	ENSG00000207445
PILRB	8.39755	2.84814	2.91353e-09	1.21439e-05	ENSG00000121716
TESK2	6.57093	1.7575	4.32237e-06	0.00232467	ENSG00000070759
AP001207.1	5.57421	0.870518	0.0002148	0.0318333	ENSG00000253153
AC132812.1	5.344	2.7802	3.84808e-07	0.000413917	ENSG00000265298
AC012081.2	-6.53046	1.93224	0.000111711	0.0204671	ENSG00000286453
FP671120.2	6.65412	1.12141	1.81246e-05	0.00637464	ENSG00000277437
AP002856.2	-2.86562	3.73797	0.000484436	0.0497031	ENSG00000231698
GDPGP1	4.94303	0.832585	0.000470066	0.0490513	ENSG00000183208
AC009320.1	3.59046	1.81218	0.000204091	0.0310198	ENSG00000257456
AC139493.2	-4.41681	2.25181	3.81089e-05	0.0103312	ENSG00000283235
RN7SKP224	6.18667	0.991718	5.79081e-05	0.0135982	ENSG00000201010
EGR3	-2.94525	3.67132	8.79281e-05	0.0173489	ENSG00000179388
AL138725.1	5.55287	1.348	2.75867e-05	0.008597	ENSG00000218976
AC090740.1	7.06184	1.55167	2.71971e-06	0.00159103	ENSG00000279099
NRBF2P1	5.76187	1.04284	4.75362e-05	0.011671	ENSG00000267797
AC092718.5	4.79412	0.563063	0.000284398	0.0373356	ENSG00000261141
AL030996.1	6.77722	1.52497	5.08229e-06	0.00264795	ENSG00000229733
RPL36AP40	5.62821	0.9026	0.000167967	0.0267984	ENSG00000240298
SNORD104	6.37778	0.949307	3.3455e-05	0.00961687	ENSG00000199753
AC073488.1	5.64521	0.990849	9.78968e-05	0.0187607	ENSG00000232111
GPRASP1	7.19719	1.61897	1.13482e-06	0.000844697	ENSG00000198932
SELENOH	6.64029	1.15777	1.07658e-05	0.00460238	ENSG00000211450
LINC02851	3.76781	2.00269	0.000368176	0.0428496	ENSG00000229611
SLC25A18P1	5.86706	0.794176	0.000158116	0.0259723	ENSG00000234309
SLC6A5	-4.18405	2.31702	7.08571e-05	0.0153881	ENSG00000165970
RGS1	4.36109	1.08417	4.76011e-05	0.011671	ENSG00000090104
IGFN1	-2.82035	3.84031	0.00043414	0.0471544	ENSG00000163395
RBM14	6.05998	0.815677	8.65959e-05	0.0172907	ENSG00000239306
LINC02169	-4.64013	1.60683	0.00041668	0.0460582	ENSG00000259517
AC106881.1	-4.26685	2.17617	0.000121157	0.0216042	ENSG00000271474
AC011416.4	-3.07006	3.60962	0.000212028	0.0317044	ENSG00000286615
HECW1-IT1	7.51439	1.96494	3.56918e-07	0.000410394	ENSG00000181211
ALG13-AS1	-4.22766	2.53387	0.000119222	0.0213734	ENSG00000229487
AC092079.2	4.2449	1.47099	0.000356768	0.042186	ENSG00000286495
PSMD9	8.12739	2.48651	1.88686e-08	5.24311e-05	ENSG00000110801
AC064843.1	4.23368	1.10672	0.000352618	0.0419898	ENSG00000286621
AC005523.2	-3.52896	2.6542	7.15299e-05	0.0153881	ENSG00000269604
AC091544.4	3.88452	1.47782	0.00025099	0.0345837	ENSG00000260337
AL079305.1	-7.67734	2.55243	1.67422e-05	0.00635082	ENSG00000279032
GOSR2	7.42105	1.90202	3.19915e-07	0.000395096	ENSG00000108433
PRPS1L1	6.67062	1.34067	1.01037e-05	0.0044921	ENSG00000229937
GAS1	-4.01598	1.74116	0.000285618	0.0373487	ENSG00000180447
AL049812.2	-3.57162	3.24412	0.000154797	0.0256802	ENSG00000225458
EN1	5.77876	0.99492	0.000104563	0.0194784	ENSG00000163064
AC007494.1	5.68021	0.934011	0.000148077	0.0252014	ENSG00000260012
AP000696.3	4.91734	0.703239	0.000431933	0.047068	ENSG00000286852
AP000781.1	-4.75288	1.78845	0.000397063	0.0445794	ENSG00000254662
LINC02554	-5.93932	2.38136	6.71364e-05	0.0149244	ENSG00000226741
AL928654.2	-2.56903	3.15328	0.000320508	0.040178	ENSG00000257270
RN7SKP146	7.2772	1.85203	7.82589e-07	0.000686722	ENSG00000222174
AL122034.1	5.6244	2.0754	1.16756e-06	0.000844697	ENSG00000232598
BST2	2.96469	3.40521	3.092e-05	0.00919051	ENSG00000130303
SIRLNT	-3.06449	3.24023	0.000161782	0.0261875	ENSG00000253802
HDDC3	3.10922	3.11881	0.000427724	0.046916	ENSG00000184508
ATP5PO	5.74841	0.650076	0.000281665	0.0371378	ENSG00000241837
SCGB1D1	4.9843	0.738972	0.000378526	0.0433744	ENSG00000168515
AC079080.1	5.15837	1.3813	9.2483e-05	0.0180342	ENSG00000240159
LMO1	-3.86252	2.65043	0.000264898	0.0360532	ENSG00000166407
VN1R25P	6.38653	1.22576	2.17003e-05	0.00723595	ENSG00000224947
AP001037.1	-5.14345	2.85361	7.9812e-06	0.00364566	ENSG00000287470
AC009090.2	7.32151	1.89197	6.52095e-07	0.00062126	ENSG00000260148
ALX4	-2.86818	3.24629	0.000409144	0.0454882	ENSG00000052850
RNU7-126P	5.39852	0.769978	0.000365184	0.0427339	ENSG00000238632
AC051619.5	-2.8167	3.36985	0.000166269	0.0266549	ENSG00000259539
MIR128-1	6.04652	0.810175	0.00011702	0.0212688	ENSG00000207654
LTK	-3.80272	2.73588	0.000247719	0.0345615	ENSG00000062524
ASCL2	4.79506	1.31092	8.61893e-05	0.0172907	ENSG00000183734
FN3KRP	-2.16494	4.23811	0.000487277	0.0498412	ENSG00000141560
ERVV-2	-4.39443	2.09996	0.000281777	0.0371378	ENSG00000268964
PCDHGA6	6.84764	1.37158	6.55526e-06	0.00303591	ENSG00000253731
AC015574.1	-2.61876	5.00819	4.35483e-05	0.0113279	ENSG00000275016
AC074212.1	4.89413	1.08303	0.000303169	0.0391828	ENSG00000259605
AC104958.1	-5.18495	1.67796	0.000263357	0.0359904	ENSG00000248318
AC025750.1	7.60003	2.14928	1.6825e-07	0.000312863	ENSG00000215263
MTND2P40	4.19163	1.72186	3.80301e-05	0.0103312	ENSG00000236483
AC021698.1	-5.30734	1.47862	0.000371319	0.0428721	ENSG00000287227
HM13-IT1	6.42404	0.960826	4.11269e-05	0.0108839	ENSG00000235313
PEG3	7.43007	1.81614	4.21023e-07	0.000438719	ENSG00000198300
MAFF	3.07929	6.89119	1.69523e-09	8.07534e-06	ENSG00000185022
FP671120.6	5.49671	0.542637	0.000325404	0.0406389	ENSG00000280800
AL096803.1	6.24307	1.38276	5.21897e-06	0.00267733	ENSG00000228238
STEAP1	-4.84154	1.66458	0.000348939	0.0419898	ENSG00000164647
RNU4-20P	-6.9949	1.83912	0.000351844	0.0419898	ENSG00000202471
AL606662.1	-7.2733	2.20295	4.40548e-05	0.0113279	ENSG00000225384
RN7SL521P	6.68504	1.24273	1.21775e-05	0.00501309	ENSG00000240877
AC009779.2	-4.80368	1.98467	0.000152559	0.0254353	ENSG00000258056
AC092490.1	5.28411	0.688714	0.000388065	0.0440137	ENSG00000249790
LINC02496	-3.56165	3.02641	0.000305374	0.0393154	ENSG00000249066
RPS6P16	-7.39699	2.22372	0.000104391	0.0194784	ENSG00000243250
AC125611.3	-4.55317	2.60407	6.51526e-05	0.0145806	ENSG00000258232
AL353803.3	5.48723	0.823307	0.000242101	0.0344469	ENSG00000236146
SLCO4A1	-2.23333	4.43266	0.000274494	0.036759	ENSG00000101187
LINC00339	6.29135	0.962276	5.09801e-05	0.0121424	ENSG00000218510
MIR126	7.19091	1.64167	1.10704e-06	0.000844697	ENSG00000199161
SNORD17	8.22555	2.65656	4.4078e-09	1.63309e-05	ENSG00000212232
OR4G1P	4.49903	0.727226	0.00035385	0.0419898	ENSG00000267310
AC053513.2	6.85319	1.2736	8.36542e-06	0.00376952	ENSG00000256973
GLYATL3	2.59533	6.51828	1.15251e-06	0.000844697	ENSG00000203972
AC090802.1	6.19525	1.45481	4.6453e-06	0.00245869	ENSG00000253526
AC009141.1	5.06916	1.02576	2.56588e-05	0.00807164	ENSG00000286894
AL136226.1	5.51803	0.837739	0.000245865	0.0344469	ENSG00000216368
TIFA	-3.74976	1.97987	0.000452271	0.0483365	ENSG00000145365
TTC4P1	5.68021	0.934011	0.000148077	0.0252014	ENSG00000221971
AC006330.1	7.30603	1.76946	9.93649e-07	0.000808127	ENSG00000280388
FTH1P9	5.74143	0.724623	0.000236455	0.0339853	ENSG00000251395
RBMY1A3P	3.43806	1.99859	0.000429629	0.0469704	ENSG00000197038
RTL10	6.60715	1.18118	1.28334e-05	0.00521865	ENSG00000215012
AL355388.1	-4.28692	2.01806	0.000462815	0.0490513	ENSG00000273002
AC025257.1	5.48543	1.21502	6.26098e-05	0.0142062	ENSG00000257386
CUBNP1	-5.37758	1.83745	0.000365247	0.0427339	ENSG00000231009
AC092810.4	5.57587	0.877322	0.000156979	0.0259133	ENSG00000287046
AP000857.1	8.72799	3.18881	3.92397e-10	2.18075e-06	ENSG00000255396
FAM25E	4.60937	2.5455	3.58808e-05	0.00997038	ENSG00000231122
OR5B15P	7.12335	1.8125	1.19061e-06	0.000844697	ENSG00000273408
AC016355.1	6.14774	0.955338	3.19514e-05	0.00933565	ENSG00000270964
AC004691.2	-4.34041	1.75467	0.000396711	0.0445794	ENSG00000250424
AL627309.6	4.25611	1.17808	0.000117637	0.0212688	ENSG00000268903
AC008537.2	-3.37602	2.42301	0.000340335	0.0416205	ENSG00000269843
DPY19L2P5	5.53631	0.691897	0.000343249	0.0416205	ENSG00000225100
LINC02779	6.80143	1.4448	5.78409e-06	0.00292065	ENSG00000231529
ZFP91	5.50714	0.891831	0.000249549	0.0345837	ENSG00000186660
FKBP1A	7.60844	2.05534	2.26585e-07	0.000314812	ENSG00000088832
MARCKSL1P1	6.65412	1.12141	1.81246e-05	0.00637464	ENSG00000213277
PMM2P1	-6.72958	1.70735	0.000341113	0.0416205	ENSG00000265038
TMEM198	2.91013	4.63256	3.54457e-05	0.00993224	ENSG00000188760
ERF	7.03889	1.51575	2.12866e-06	0.00133925	ENSG00000105722
CFL1P3	7.2772	1.85203	7.82589e-07	0.000686722	ENSG00000228056
CCNJP2	5.62044	1.00073	5.00954e-05	0.0121046	ENSG00000223896
AL844170.1	4.27906	1.13623	0.00034934	0.0419898	ENSG00000285361
AL359073.1	6.88507	2.33318	3.55582e-07	0.000410394	ENSG00000213529
AL365209.1	9.66249	4.13619	2.83758e-12	4.73095e-08	ENSG00000280222
AL451069.2	-5.19276	2.3192	2.86467e-05	0.00883488	ENSG00000231705
LINC01354	-4.69076	3.01789	1.52488e-05	0.00598201	ENSG00000231768
SCARNA7	9.12046	3.59169	1.66608e-11	1.85185e-07	ENSG00000238741
AC004134.1	7.36096	1.82029	7.53459e-07	0.000686722	ENSG00000267592
AVPR2	6.4509	1.89906	1.11687e-06	0.000844697	ENSG00000126895
AC092042.1	5.26803	0.699079	0.00047367	0.0490513	ENSG00000227245
ITPRIPL2	8.9147	3.32439	1.63672e-10	1.36441e-06	ENSG00000205730
AL157396.1	7.10736	1.48644	3.05413e-06	0.00169734	ENSG00000280660
ARL2	7.67899	2.02497	2.16085e-07	0.000314812	ENSG00000213465
HAND2	-6.52379	2.5798	2.53739e-05	0.00807164	ENSG00000164107
AL355482.2	4.95278	0.879838	0.000466408	0.0490513	ENSG00000225982
AL035634.1	-4.15456	1.58067	0.000480591	0.0494609	ENSG00000236324
PRSS53	6.84764	1.37158	6.55526e-06	0.00303591	ENSG00000151006
AC104131.1	7.2315	1.81113	9.83063e-07	0.000808127	ENSG00000213115
AL354718.3	1.81446	6.43936	0.000426641	0.046916	ENSG00000276832
AC010768.2	6.17399	0.887229	7.30965e-05	0.0156244	ENSG00000255092
AC024610.2	9.79955	4.27616	1.17994e-12	3.93449e-08	ENSG00000279668
GYG1P1	4.0148	1.84803	0.000271151	0.0366054	ENSG00000251633
AL592295.4	-2.66577	3.37807	0.000405201	0.0453403	ENSG00000283696
FLCN	7.69682	2.14134	1.42464e-07	0.000296903	ENSG00000154803
GIMAP6	4.25419	2.39907	3.21967e-05	0.00933565	ENSG00000133561
ATP6V0CP1	6.59604	1.17552	1.71412e-05	0.00635082	ENSG00000230201
AC060780.1	3.92279	2.74374	0.000272943	0.0366987	ENSG00000267002
BUB3P1	-7.50183	2.3394	5.52502e-05	0.0130661	ENSG00000227968
AC022441.2	-4.9535	2.51396	0.000312697	0.0397972	ENSG00000251601
AC108105.1	-6.76589	2.02224	0.000266129	0.0360734	ENSG00000287597
MYOZ3	3.21123	3.97561	4.50121e-05	0.0113279	ENSG00000164591
CCND1	-2.84726	2.91849	0.000448736	0.0481128	ENSG00000110092
AL445189.2	-6.10561	1.85637	0.000477622	0.0493074	ENSG00000228834
BRI3P1	6.54329	1.25647	1.14631e-05	0.00483844	ENSG00000225169
AC106820.5	-3.60025	2.64028	0.000132783	0.0230607	ENSG00000260874
PDXP	7.18322	1.5534	2.1812e-06	0.00134689	ENSG00000241360
CASC8	-2.55398	5.5906	0.000102057	0.0193358	ENSG00000246228
AC131254.1	-4.35046	1.71077	0.000160791	0.0261875	ENSG00000248964
IGFBP6	-5.1214	2.29484	4.25163e-06	0.00232411	ENSG00000167779
LINC02682	4.59698	2.3277	3.52056e-05	0.00993224	ENSG00000254661
TLR12P	5.92609	1.23923	7.40781e-05	0.0156338	ENSG00000234512
AL035411.1	6.97982	1.59341	2.82462e-06	0.00162391	ENSG00000185839
LINC02315	-2.52411	4.27947	0.000193173	0.0298704	ENSG00000251363
AL031121.2	-4.26971	2.31536	0.000257287	0.0353055	ENSG00000285564
GNPATP	7.56233	2.11356	2.04299e-07	0.000314812	ENSG00000259844
BSCL2	5.99111	0.704531	0.000164727	0.0265353	ENSG00000168000
AL353612.1	8.26043	2.70854	6.05464e-09	1.92337e-05	ENSG00000232738
OAZ1	5.74841	0.650076	0.000281665	0.0371378	ENSG00000104904
AL592078.1	3.7362	1.53703	0.000409251	0.0454882	ENSG00000233875
MAP3K20-AS1	-2.65642	3.65974	0.00023894	0.0341952	ENSG00000238133
FP325330.1	4.57915	2.43027	2.52246e-05	0.00807164	ENSG00000235154
NLRP3P1	-4.69485	1.84581	0.000218531	0.032101	ENSG00000277883
CCNJ	-3.73694	2.63184	0.0001917	0.0298702	ENSG00000107443
ITIH4-AS1	4.84142	1.98559	2.55875e-05	0.00807164	ENSG00000239799
Z94057.1	-2.51361	3.61084	0.000307717	0.0394647	ENSG00000260990
PRR9	5.73035	0.964776	0.000130922	0.0228565	ENSG00000203783
SOWAHD	5.33745	0.810361	0.000327985	0.0406689	ENSG00000187808
CSAG4	-6.92362	2.22526	9.426e-05	0.0181682	ENSG00000242599
PRDM13	5.15662	1.11505	0.000190032	0.0297494	ENSG00000112238
AC012313.3	6.64602	2.51041	2.23481e-07	0.000314812	ENSG00000268230
LINC02276	5.88111	1.49588	6.38386e-05	0.0143831	ENSG00000250141
AL357552.2	6.141	0.837866	6.26272e-05	0.0142062	ENSG00000228423
CCDC168	3.24399	2.65893	0.000149925	0.0252645	ENSG00000175820
RPS12P15	6.03866	1.16392	4.51825e-05	0.0113279	ENSG00000240724
AC126474.2	7.51245	1.86062	4.99968e-07	0.000505195	ENSG00000280088
TSNAX	7.96955	2.41228	3.40092e-08	8.72335e-05	ENSG00000116918
GJB4	5.18649	0.696498	0.000309355	0.0395228	ENSG00000189433
NOX5	-3.50536	2.4818	0.000225317	0.0328088	ENSG00000255346
AC140118.2	-4.93731	2.26497	0.000223704	0.0327168	ENSG00000287792
AL135924.2	4.12498	1.14955	0.000342033	0.0416205	ENSG00000235523
GPX8	4.94092	1.42642	0.000118001	0.0212688	ENSG00000164294
RN7SKP292	5.76247	0.655433	0.00020578	0.0310198	ENSG00000202392
AL078644.1	5.14668	0.70531	0.000469765	0.0490513	ENSG00000273004
TMEM155	-3.93324	3.04365	2.29139e-05	0.00749081	ENSG00000164112
CLPS	4.9152	2.55389	2.25873e-05	0.00745717	ENSG00000137392
AC126468.1	4.15276	2.4937	0.000128634	0.0226947	ENSG00000287075
LRRC57	6.64029	1.15777	1.07658e-05	0.00460238	ENSG00000180979
LINC01679	5.29513	1.56902	4.59495e-05	0.0114342	ENSG00000237989
CCNG1	3.02152	4.21147	0.000106507	0.0196214	ENSG00000113328
HSPD1P12	5.40973	1.77388	1.91878e-05	0.00666478	ENSG00000255964
MYCL	4.76842	1.08676	0.000148132	0.0252014	ENSG00000116990
AC113191.1	4.82989	1.10547	0.000193492	0.0298704	ENSG00000254198
TMBIM7P	2.38575	5.15025	0.000391384	0.0442396	ENSG00000230927
SNORD115-5	6.46232	1.05793	2.04089e-05	0.00694425	ENSG00000200503
OR4D11	5.69113	0.813182	0.000140514	0.0242769	ENSG00000176200
AL512637.1	5.75199	0.810639	0.000195405	0.0298889	ENSG00000215796
AC005090.1	4.78469	1.76032	0.000228446	0.0329764	ENSG00000231418
AL356289.2	4.50155	0.796926	0.00024316	0.0344469	ENSG00000279096
TTTY13	4.72839	2.15014	8.72374e-05	0.0173151	ENSG00000184991
AC022167.4	-5.72827	1.70133	0.000217133	0.0320368	ENSG00000261481
PRF1	5.05328	2.49211	5.93926e-06	0.00292065	ENSG00000180644
LINC01749	-2.8678	3.41279	0.000244319	0.0344469	ENSG00000272259
VSIG10L	-3.61667	2.85964	8.62172e-05	0.0172907	ENSG00000186806
AC008549.2	6.32849	1.36357	6.04363e-06	0.00292065	ENSG00000249021
SDC1	-3.63538	2.16171	0.000318294	0.040051	ENSG00000115884
RPL21P3	7.21549	3.33119	6.3449e-09	1.92337e-05	ENSG00000225419
AC009053.2	5.35016	1.66118	1.59847e-05	0.00619777	ENSG00000261079
CST9L	-8.20479	3.06992	2.31961e-06	0.0013812	ENSG00000101435
AL157369.1	3.45204	2.12553	0.000371571	0.0428721	ENSG00000287456
AC092139.2	8.84541	3.25047	2.52759e-10	1.68565e-06	ENSG00000279476
ZNF655	4.54321	1.69671	0.000350819	0.0419898	ENSG00000197343
AC104971.2	5.61325	1.62604	3.8094e-05	0.0103312	ENSG00000267579
AC007540.1	5.43293	1.57436	1.78695e-05	0.00637464	ENSG00000257579
OR9R1P	7.4505	2.01269	2.79188e-07	0.000372381	ENSG00000224622
SNORD94	7.22818	1.60691	1.26024e-06	0.000875471	ENSG00000208772
AC093028.1	6.29135	0.962276	5.09801e-05	0.0121424	ENSG00000279462
GS1-279B7.1	-4.07819	2.89048	0.000103388	0.0194773	ENSG00000261024
CD1C	5.91907	1.52075	7.1392e-05	0.0153881	ENSG00000158481
CEP19P1	6.38653	1.22576	2.17003e-05	0.00723595	ENSG00000231032
AC015871.5	7.80054	2.33908	6.00859e-08	0.000143112	ENSG00000279719
AC009110.1	5.26803	0.699079	0.00047367	0.0490513	ENSG00000231589
ZNF402P	4.99956	0.662973	0.000317598	0.040051	ENSG00000220248
AL691403.2	5.60388	0.653168	0.000328083	0.0406689	ENSG00000273565
AC117469.1	7.36451	1.931	5.24561e-07	0.000514455	ENSG00000286317
RNU6-667P	6.90373	1.55421	2.04778e-06	0.00131314	ENSG00000252995
AC010327.4	-2.77233	2.95315	0.000464772	0.0490513	ENSG00000267577
MRPL52	3.20741	4.72618	3.11449e-05	0.00919051	ENSG00000172590
AC090398.2	-5.93326	2.49561	4.45445e-05	0.0113279	ENSG00000286529
Z93929.2	5.26803	0.699079	0.00047367	0.0490513	ENSG00000276467
ZSWIM5P1	6.36655	1.11455	2.93716e-05	0.00890361	ENSG00000235430
SLC5A3	6.65412	1.12141	1.81246e-05	0.00637464	ENSG00000198743
AL163540.1	2.49453	4.55571	8.46912e-05	0.0172197	ENSG00000204790
AC103858.3	4.53631	1.81908	5.95593e-05	0.0137917	ENSG00000286488
AL354761.1	4.60637	1.43706	4.42519e-05	0.0113279	ENSG00000236543
AGGF1P6	-7.87954	2.70959	2.01825e-05	0.00693799	ENSG00000259836
AC107294.1	6.0415	2.03459	9.53648e-07	0.000808127	ENSG00000272922
AC008072.1	5.73035	0.964776	0.000130922	0.0228565	ENSG00000228681
RNU6-320P	5.26803	0.699079	0.00047367	0.0490513	ENSG00000252320
IGLV3-4	6.52668	1.23073	1.70645e-05	0.00635082	ENSG00000226420
AL078599.1	5.51803	0.837739	0.000245865	0.0344469	ENSG00000219702
SMIM15	-3.73295	2.23568	0.000436572	0.0472646	ENSG00000188725
NAA10	4.59158	0.805118	0.000377556	0.0433744	ENSG00000102030
AL078595.2	5.96071	1.11253	6.05422e-05	0.0139226	ENSG00000270484
AC006017.2	4.37735	1.29472	0.000172862	0.0273179	ENSG00000276213
MRPS21P6	5.46071	0.643461	0.000441974	0.0475463	ENSG00000214298
AC104843.1	4.34971	0.74457	0.000226667	0.0328618	ENSG00000225416
AC122719.1	5.0423	1.28955	0.000161425	0.0261875	ENSG00000248949
HSPD1P9	4.54594	0.748012	0.000368806	0.0428496	ENSG00000228036
ETV5-AS1	6.27307	1.40337	6.53009e-06	0.00303591	ENSG00000234197
AC104389.6	6.90619	1.62401	1.48634e-06	0.00101147	ENSG00000284931
SNORD67	6.67195	1.16934	1.02656e-05	0.00450402	ENSG00000212135
CTSD	5.76247	0.655433	0.00020578	0.0310198	ENSG00000117984
IL21	-5.45996	2.15248	0.000101131	0.0192697	ENSG00000138684
ZNF224	-2.54144	3.60406	0.000382902	0.0435789	ENSG00000267680
NONOP2	5.93294	2.53036	2.00061e-07	0.000314812	ENSG00000237522
RYBP	3.05141	2.6467	0.000150156	0.0252645	ENSG00000163602
AC133435.1	6.59604	1.17552	1.71412e-05	0.00635082	ENSG00000233597
AC079163.1	5.31639	1.1971	0.000105722	0.019585	ENSG00000226218
AL356473.1	5.57421	0.870518	0.0002148	0.0318333	ENSG00000219736
HBB	-4.28717	2.03079	0.000250699	0.0345837	ENSG00000244734
NSRP1P1	5.90526	0.731119	0.000170266	0.0270357	ENSG00000235613
AL590326.1	4.15955	1.22502	7.45949e-05	0.0156438	ENSG00000279140
AC023137.1	4.56586	1.33992	0.000178712	0.0281091	ENSG00000228950
BPIFA4P	-4.63232	2.10894	5.89503e-05	0.0137461	ENSG00000183566
LRRC14B	6.12883	1.22645	2.88799e-05	0.00883488	ENSG00000185028
NDUFA5P6	4.86222	1.07489	0.000313942	0.0398037	ENSG00000256310
RNU6-37P	6.96946	1.45585	2.89648e-06	0.001637	ENSG00000199562
AL008723.1	5.26803	0.699079	0.00047367	0.0490513	ENSG00000230120
AC074052.2	5.17466	0.735603	0.00020652	0.0310198	ENSG00000261066
OXGR1	-5.86024	2.44852	3.02393e-05	0.00908405	ENSG00000165621
AC105020.2	-3.9261	1.92953	0.00019533	0.0298889	ENSG00000260206
RNU7-45P	7.18904	1.66357	1.62052e-06	0.00105953	ENSG00000238829
HMGB3P3	5.81114	0.828369	7.39027e-05	0.0156338	ENSG00000250730
LINC00838	-5.1043	2.12697	0.000279187	0.0371378	ENSG00000261683
LINC01827	4.87028	0.920697	0.000339162	0.0416205	ENSG00000234919
NIFKP2	5.49155	1.20623	0.000298844	0.0387742	ENSG00000251122
AC124303.2	7.18904	1.66357	1.62052e-06	0.00105953	ENSG00000280234
AC008507.4	6.09228	2.27267	1.91516e-07	0.000314812	ENSG00000287859
RMDN2-AS1	-2.41178	3.72236	0.000292239	0.0380653	ENSG00000235848
AC013701.2	6.0422	1.16684	4.4999e-05	0.0113279	ENSG00000287788
PROX1	-2.71431	3.48133	0.000341626	0.0416205	ENSG00000117707
CDC37L1-DT	-5.29783	2.29132	4.00793e-05	0.0107778	ENSG00000273061
PLN	-4.97782	2.63289	4.10124e-05	0.0108839	ENSG00000198523
LYNX1	6.12051	0.832291	6.84704e-05	0.0151202	ENSG00000180155
AP005264.7	5.0711	2.29007	3.41816e-05	0.00974177	ENSG00000280302
OIP5-AS1	6.26834	0.875994	4.91634e-05	0.0119661	ENSG00000247556
AC009396.3	5.09805	2.47343	1.37589e-05	0.00552759	ENSG00000258874
MTND2P21	-7.91087	2.74163	1.81614e-05	0.00637464	ENSG00000230950
BANF1P5	7.59887	2.14777	1.68887e-07	0.000312863	ENSG00000225935
LEMD1-AS1	-4.62482	1.68386	0.000382924	0.0435789	ENSG00000226235
EPS8L3	5.02948	3.72995	3.19779e-07	0.000395096	ENSG00000198758
AC008429.2	5.28379	0.822217	0.000362194	0.0426762	ENSG00000253785
AL008723.2	4.38061	1.27605	6.97991e-05	0.0153122	ENSG00000273325

### Sheet: late.pdd.ctrl
gname	logFC	logCPM	PValue	FDR	ensemblID
AC079305.1	-5.3335	2.41624	2.32767e-05	0.0239532	ENSG00000222043
MCM8	-9.23876	3.06966	2.17668e-07	0.00232506	ENSG00000125885
AL132719.1	-5.90812	1.24692	4.83715e-05	0.032293	ENSG00000258795
AC138915.2	-4.05197	2.56761	4.62273e-06	0.00889361	ENSG00000260866
LINC01794	3.5299	5.08154	8.82195e-05	0.0496874	ENSG00000233128
CBX2	-5.96767	1.60607	3.65733e-05	0.0284216	ENSG00000173894
RN7SL49P	-7.89445	1.71836	2.24176e-05	0.0239532	ENSG00000265802
HRAT17	-5.16815	2.24263	2.04927e-06	0.00635458	ENSG00000234520
BMPR1B-DT	-4.3289	1.4441	7.41412e-05	0.0453442	ENSG00000249599
AC008013.2	-6.79313	1.53212	7.49958e-05	0.0453442	ENSG00000256984
AP001469.3	-8.45909	2.27579	2.08425e-06	0.00635458	ENSG00000239415
LINC01432	-6.7101	1.88828	1.2065e-05	0.0168097	ENSG00000234435
AC083880.1	-4.77117	1.84691	3.33569e-05	0.0284216	ENSG00000273391
MORC1	-3.30179	3.00673	2.00217e-05	0.0239532	ENSG00000114487
CHMP1B	-8.62146	3.65567	1.15097e-07	0.00232506	ENSG00000255112
RNY3	-7.5889	1.43199	7.01825e-05	0.044098	ENSG00000202354
AL021707.7	-7.89445	1.71836	2.24176e-05	0.0239532	ENSG00000273076
LINC01100	-5.00465	2.64293	2.40833e-05	0.0239532	ENSG00000242107
AL157373.1	-5.88342	1.88923	4.71809e-06	0.00889361	ENSG00000225102
AC100839.1	-3.35257	4.84939	1.59055e-07	0.00232506	ENSG00000259756
CNKSR3	-6.80536	2.21441	4.25351e-05	0.0296313	ENSG00000153721
SP7	-4.22192	3.08906	9.35434e-07	0.004996	ENSG00000170374
OPA1-AS1	-4.95622	2.25821	1.99229e-05	0.0239532	ENSG00000224855
PTGER2	-5.02925	2.38834	8.4291e-06	0.013257	ENSG00000125384
LINC01993	-3.81227	2.28558	3.18693e-05	0.0284216	ENSG00000204277
AC015813.7	-5.7625	1.9972	4.0697e-05	0.0289808	ENSG00000280233
AC092068.2	-8.4115	2.22788	2.57833e-06	0.00635458	ENSG00000267412
AC005622.1	-3.92114	2.45973	3.31558e-05	0.0284216	ENSG00000283525
AC012494.2	-4.10985	1.94412	3.71367e-05	0.0284216	ENSG00000229494
ELOCP22	-7.06966	1.4559	8.83815e-05	0.0496874	ENSG00000255006
COX5A	-2.57089	5.9054	2.39953e-06	0.00635458	ENSG00000178741
DAPP1	-3.63771	2.15116	2.4667e-05	0.0239532	ENSG00000070190
AC011726.1	-7.74977	1.58086	3.81379e-05	0.0284216	ENSG00000253430
AC112907.2	-4.32567	1.75189	8.00789e-05	0.0475209	ENSG00000231982
WDR24	-2.99339	3.8363	3.69966e-05	0.0284216	ENSG00000127580
AC005013.1	-5.61523	2.3022	8.68767e-06	0.013257	ENSG00000228421
CRELD1	-4.84497	2.40372	1.0735e-05	0.0156365	ENSG00000163703
LPP-AS2	9.04021	3.85421	2.45186e-05	0.0239532	ENSG00000270959
ZMIZ1-AS1	-2.35098	5.65067	5.93839e-05	0.0380591	ENSG00000224596
BAGE2	-3.23477	2.7791	8.73986e-05	0.0496874	ENSG00000187172
AL078612.2	-5.99371	1.68101	4.01648e-05	0.0289808	ENSG00000255375
EIF6	-4.61371	2.05377	3.40892e-05	0.0284216	ENSG00000242372
NDUFAF2P2	-7.74977	1.58086	3.81379e-05	0.0284216	ENSG00000255358
AC015813.4	-5.11752	2.13445	5.68111e-05	0.0371533	ENSG00000278642
RPL17P50	-4.01972	4.33076	1.1973e-06	0.00548107	ENSG00000213700
TEKT5	-2.98647	4.58352	2.97453e-06	0.00635458	ENSG00000153060
SPATA6L	-2.71367	7.13097	3.71098e-07	0.0025971	ENSG00000106686
AC010625.1	-6.69228	1.63295	1.41709e-05	0.0189211	ENSG00000248867
ISY1	-7.14321	1.91295	8.41437e-06	0.013257	ENSG00000240682
AC016229.2	-3.9358	2.41157	2.12245e-05	0.0239532	ENSG00000267677
AMBP	-5.14716	2.47762	2.85905e-06	0.00635458	ENSG00000106927
