## Supplementary material for "Dissecting the molecular landscape of Parkinson’s disease and Parkinson’s disease dementia using highly efficient snRNA-seq (HIF-snRNA-seq)": All-tablrs: microglia.xlsx

### Sheet: early.pdd.ctrl
gname	logFC	logCPM	PValue	FDR	ensemblID
AC097372.1	4.93841	2.15145	0.000207854	0.035447	ENSG00000251010
AL358937.1	6.62023	2.6142	9.08875e-07	0.00166912	ENSG00000254571
AC027271.1	4.99819	1.61749	0.000101754	0.0262598	ENSG00000272576
AL391840.2	4.09262	2.43391	0.000287024	0.0442867	ENSG00000261970
RPL6P25	5.3862	1.52644	0.000322476	0.0460942	ENSG00000213270
AC011593.1	-5.02341	2.7085	0.000202098	0.035227	ENSG00000286290
AC025161.1	5.7823	2.00227	1.92384e-05	0.0105855	ENSG00000257199
DQX1	-4.55692	3.19017	0.000366053	0.0489672	ENSG00000144045
ANKRD13B	-7.22464	3.10214	0.000100388	0.0261386	ENSG00000198720
LINC02702	3.82185	3.10922	0.000134552	0.0295774	ENSG00000237937
AL136322.1	3.9863	2.38498	0.000319087	0.0460942	ENSG00000230260
AC130304.1	5.69806	1.7008	5.25861e-05	0.0196604	ENSG00000280064
AC087636.1	-5.09157	3.13611	3.79415e-05	0.0167644	ENSG00000258773
BTN3A1	3.95291	2.5793	4.1193e-05	0.0170637	ENSG00000026950
SPATA31C2	4.53969	1.86262	0.000173023	0.0334153	ENSG00000177910
DNAJB1	2.19186	6.00094	4.98899e-05	0.0188947	ENSG00000132002
AC116456.1	5.69948	1.85617	6.4696e-05	0.021938	ENSG00000254921
AC124276.1	5.35602	2.07189	0.00013879	0.0295774	ENSG00000254991
THRB-IT1	8.58292	3.8309	6.7088e-10	6.5214e-06	ENSG00000224822
AL158834.1	-6.47461	3.27427	1.49378e-05	0.0094699	ENSG00000226842
DYRK2	-3.71034	3.22277	0.000246082	0.03943	ENSG00000127334
AL583859.2	5.45508	1.57713	0.000214607	0.0363118	ENSG00000279575
DEFB116	7.24207	2.76537	1.82418e-07	0.000531966	ENSG00000215545
AC097532.2	5.05304	1.47951	0.000288845	0.0443332	ENSG00000272769
SEPTIN12	4.93156	1.81107	0.000179926	0.0342477	ENSG00000140623
AC215522.2	6.00987	1.88237	4.09954e-05	0.0170637	ENSG00000282572
TMEM150A	3.22276	2.80877	0.000302132	0.0454163	ENSG00000168890
LINC00523	5.36514	2.3567	5.71292e-06	0.00574483	ENSG00000196273
AC008638.3	5.73197	1.71355	0.000110391	0.0272328	ENSG00000270669
AC008695.1	3.75766	2.35134	0.000136925	0.0295774	ENSG00000273217
AP000962.1	3.71867	2.24839	0.000282621	0.0438393	ENSG00000269950
GATA3-AS1	6.44178	2.58959	3.24433e-06	0.00394213	ENSG00000197308
MTND6P18	5.6866	1.84884	8.00209e-05	0.0235444	ENSG00000227714
AC048344.1	5.16925	2.05802	6.27486e-05	0.0215279	ENSG00000257530
ADAM30	6.36146	1.99614	1.59914e-05	0.00992213	ENSG00000134249
SNORD115-42	7.56838	2.82581	7.75142e-08	0.000322924	ENSG00000201143
NRBF2P1	7.13931	2.54022	5.52263e-07	0.00123885	ENSG00000267797
LEPROT	6.09674	1.67836	7.04034e-05	0.0219731	ENSG00000213625
C11orf72	5.51884	1.90946	0.00012431	0.0288865	ENSG00000184224
VMAC	-7.14837	3.03117	0.000131497	0.0295774	ENSG00000187650
AC123767.1	4.28408	1.39358	0.000294215	0.044687	ENSG00000254067
LINC01775	4.67867	2.03319	7.42343e-05	0.0227876	ENSG00000267201
AP000445.2	6.43553	4.12651	1.84188e-09	1.34282e-05	ENSG00000254926
AC097381.3	5.73747	2.17911	0.000148143	0.030001	ENSG00000273267
AC099343.3	4.90104	1.73958	0.00032877	0.0460942	ENSG00000271646
MLLT10P1	5.49468	1.44436	0.000363827	0.0488936	ENSG00000238151
SLC7A4	-5.12531	2.75091	0.00022468	0.0371495	ENSG00000099960
RNF17	-3.06363	5.61895	1.826e-05	0.0104411	ENSG00000132972
AL117344.1	5.39511	2.09031	0.000190987	0.0347924	ENSG00000218631
MIR7-2	3.7438	4.0696	0.000113388	0.0275553	ENSG00000207703
SNORD104	6.22441	1.75531	4.15446e-05	0.0170637	ENSG00000199753
AC010157.2	5.52411	2.57191	6.7349e-06	0.00654677	ENSG00000285739
C3orf56	6.92728	2.36109	1.23271e-06	0.00199712	ENSG00000214324
MRPL15	-3.51285	3.23904	0.000104839	0.0267624	ENSG00000137547
AC009563.1	4.87982	1.66828	0.000182031	0.0342477	ENSG00000253961
RNU7-10P	5.56733	2.33936	8.2258e-06	0.00726911	ENSG00000271841
OR4N3P	5.65325	1.66861	0.000144999	0.030001	ENSG00000259435
RNU1-80P	5.65325	1.66861	0.000144999	0.030001	ENSG00000238898
RBM46	3.81063	3.75329	4.96731e-05	0.0188947	ENSG00000151962
AL021368.3	-4.56969	3.4016	1.9186e-05	0.0105855	ENSG00000272541
TGM1	4.78556	1.61027	0.000327112	0.0460942	ENSG00000092295
LINC02606	4.00254	2.81173	6.73306e-05	0.0219731	ENSG00000284693
LINC01794	2.64849	4.60925	8.52028e-05	0.0235444	ENSG00000233128
OR4K2	5.63485	1.67132	0.000121128	0.0288865	ENSG00000165762
AL158070.1	5.46889	1.6268	0.000133184	0.0295774	ENSG00000228317
CAPN8	-3.62871	3.21489	4.82884e-05	0.0188947	ENSG00000203697
CDKN2D	-3.63536	4.51268	1.33876e-05	0.00920067	ENSG00000129355
AC116563.1	6.05668	1.80624	3.32356e-05	0.0156325	ENSG00000250126
AC114492.1	-6.28105	2.41682	0.000361111	0.0488936	ENSG00000228776
AL022322.2	3.29306	3.73538	8.07994e-05	0.0235444	ENSG00000279080
AC008752.2	3.3908	3.16691	0.000298053	0.0450353	ENSG00000266950
AC007494.1	6.39554	2.1418	9.30139e-06	0.00797786	ENSG00000260012
AC044839.3	-5.06374	2.66724	0.000202203	0.035227	ENSG00000255447
AC008391.1	5.69527	2.17719	8.40908e-05	0.0235444	ENSG00000285997
NDUFB10P2	6.55267	1.97378	1.19859e-05	0.00920067	ENSG00000261624
MIR758	6.64776	2.04256	7.91824e-06	0.00721599	ENSG00000211582
AC020978.9	6.45108	1.903	1.72935e-05	0.0102742	ENSG00000279649
AC023932.1	5.48112	1.5751	0.000248833	0.0394373	ENSG00000271238
AC105020.3	5.85765	1.69504	7.64289e-05	0.0229775	ENSG00000260235
CSNK2B	5.55101	1.7695	0.00012271	0.0288865	ENSG00000204435
RN7SKP292	6.09674	1.67836	7.04034e-05	0.0219731	ENSG00000202392
STAM-AS1	5.26257	1.842	0.000164013	0.032537	ENSG00000260589
RNA5SP319	5.23284	1.87659	0.000171205	0.0332845	ENSG00000199638
SERPINH1	3.8137	3.55445	2.33463e-06	0.0029601	ENSG00000149257
AC084024.4	4.78766	2.01251	2.79956e-05	0.014076	ENSG00000285632
LINC01824	5.14946	2.5167	2.14764e-05	0.0113872	ENSG00000226488
AC126768.3	4.55987	2.20081	8.55808e-05	0.0235444	ENSG00000288108
NIFK	-4.08432	2.79376	0.000195967	0.0347924	ENSG00000155438
TGM7	4.39211	3.54146	5.49765e-06	0.00574483	ENSG00000159495
RNU7-126P	5.73197	1.71355	0.000110391	0.0272328	ENSG00000238632
AC087591.1	-5.78173	3.00158	0.000184966	0.0343566	ENSG00000285969
RPL26P3	5.43916	1.87407	0.000130336	0.0295774	ENSG00000240179
OLFML2B	3.63814	3.32446	2.5543e-05	0.0130682	ENSG00000162745
TMBIM7P	3.73554	5.21951	8.87787e-08	0.00032362	ENSG00000230927
AC012101.1	5.49468	1.44436	0.000363827	0.0488936	ENSG00000286603
AC091393.2	7.38362	2.75786	1.196e-07	0.000387532	ENSG00000286350
AC107391.1	5.58879	1.60729	0.000145648	0.030001	ENSG00000251310
LINC01565	5.35053	2.4117	1.03457e-05	0.00862005	ENSG00000198685
AP005137.2	5.46383	1.94279	0.00012481	0.0288865	ENSG00000272703
DHRSX	3.81346	2.44985	0.000136235	0.0295774	ENSG00000169084
LINC02873	-5.25697	2.42794	0.000315165	0.0460942	ENSG00000175728
AL359092.1	5.3862	1.52644	0.000322476	0.0460942	ENSG00000224797
LINC00945	5.28237	1.43114	0.00030936	0.0460942	ENSG00000232539
LINC01899	4.32234	3.56356	1.47805e-05	0.0094699	ENSG00000265352
PCDHGA6	7.11431	2.41615	9.15777e-07	0.00166912	ENSG00000253731
AC010245.2	4.73364	2.05354	3.47628e-05	0.0156938	ENSG00000272040
MIR4521	6.09674	1.67836	7.04034e-05	0.0219731	ENSG00000283160
AC012645.1	3.52746	3.32345	4.98896e-05	0.0188947	ENSG00000250616
ELOCP3	5.3862	1.52644	0.000322476	0.0460942	ENSG00000229919
SLC6A14P1	5.75306	2.15651	3.92735e-05	0.0170637	ENSG00000236077
FAM230E	4.95304	2.49996	2.10589e-05	0.0113726	ENSG00000182824
RHBDF1	-4.15507	3.25783	6.04097e-05	0.0212057	ENSG00000007384
AC010735.2	3.57826	3.10984	0.000192235	0.0347924	ENSG00000272622
AC016550.2	-5.33075	2.81308	0.000327322	0.0460942	ENSG00000248363
PEG3	-7.39961	3.26713	5.59719e-05	0.0201513	ENSG00000198300
TMEM80	8.31612	3.5601	4.33643e-09	2.10765e-05	ENSG00000177042
RN7SL825P	5.91452	1.65819	9.90236e-05	0.0260471	ENSG00000239731
AP000553.1	3.46106	3.86214	0.000111127	0.0272328	ENSG00000207751
FAM89A	3.48132	2.64669	0.000163873	0.032537	ENSG00000182118
FOLR3	4.14147	2.87025	0.000176098	0.0337854	ENSG00000110203
MAFF	3.34522	6.99385	3.78983e-10	5.52595e-06	ENSG00000185022
Z93015.1	5.56999	1.62247	0.000192706	0.0347924	ENSG00000225238
AC098583.2	5.3388	1.81125	0.000193615	0.0347924	ENSG00000251516
ANKRD66	4.95985	1.74462	0.000356864	0.0488585	ENSG00000230062
MRPL41	-2.26533	6.07391	3.45521e-05	0.0156938	ENSG00000182154
AC093028.1	6.09674	1.67836	7.04034e-05	0.0219731	ENSG00000279462
AL512356.4	6.29594	3.19331	7.52421e-07	0.00156729	ENSG00000286636
AC055866.1	5.3862	1.52644	0.000322476	0.0460942	ENSG00000212149
RNU6-865P	5.80662	1.75736	8.49558e-05	0.0235444	ENSG00000201642
AL121781.1	-3.30188	4.30453	0.000123196	0.0288865	ENSG00000238282
AL139340.1	3.46272	3.32133	0.00022564	0.0371495	ENSG00000287150
Z97205.2	4.85189	1.83838	0.000318887	0.0460942	ENSG00000260422
CAND2	2.15769	6.43598	0.000196747	0.0347924	ENSG00000144712
AC233724.5	5.47438	1.80432	5.97085e-05	0.0212057	ENSG00000248542
ASPG	3.66067	2.19006	0.000207009	0.035447	ENSG00000166183
CNNM4	-1.97547	6.52885	0.000138952	0.0295774	ENSG00000158158
AL359955.1	4.57681	2.0884	5.44945e-05	0.0200656	ENSG00000197550
AL163540.1	2.57581	4.47563	0.000196857	0.0347924	ENSG00000204790
THAP12P1	6.29558	2.07182	1.41554e-05	0.00938183	ENSG00000230665
AC107294.1	6.13064	2.37444	5.33706e-06	0.00574483	ENSG00000272922
AL353135.2	3.1599	3.84479	0.000192523	0.0347924	ENSG00000288009
LINC00339	5.95645	1.59932	0.000111042	0.0272328	ENSG00000218510
OR4A49P	5.80662	1.75736	8.49558e-05	0.0235444	ENSG00000254472
AC082651.3	5.43495	2.12758	0.000105537	0.0267624	ENSG00000243491
AC093117.1	5.05326	1.64299	0.000148117	0.030001	ENSG00000223675
AC003035.1	5.4325	1.56082	0.000227635	0.0371495	ENSG00000212663
DYRK4	-4.26171	3.42075	0.000281272	0.0438393	ENSG00000010219
AL442663.2	5.07334	2.13954	3.49804e-05	0.0156938	ENSG00000258448
AC026367.3	3.84116	2.34421	0.000330636	0.0460959	ENSG00000275759
KLHL38	5.65325	1.66861	0.000144999	0.030001	ENSG00000175946
AC016571.1	-7.80125	3.65454	1.30332e-05	0.00920067	ENSG00000251405
AC116407.4	7.30164	2.58033	3.4711e-07	0.000843534	ENSG00000280033
TMEM204	-5.3104	2.94848	1.66132e-05	0.0100932	ENSG00000131634
OR13J1	-6.28434	2.78735	0.000203554	0.035227	ENSG00000168828
CEACAMP2	5.80662	1.75736	8.49558e-05	0.0235444	ENSG00000230558
EEF1DP4	-4.01938	3.84462	0.000136546	0.0295774	ENSG00000213640
AL590428.1	3.55722	2.82684	0.000259355	0.0408828	ENSG00000231652
GLYATL3	3.58535	6.51781	1.73345e-10	5.05508e-06	ENSG00000203972
NAALADL2-AS2	4.41669	2.99918	5.70243e-06	0.00574483	ENSG00000226779
AL355602.1	5.48203	2.52882	4.04289e-05	0.0170637	ENSG00000284694
PSMD8P1	6.72623	2.34964	2.33279e-06	0.0029601	ENSG00000228264
DBI	3.36578	3.97504	9.59691e-05	0.0256757	ENSG00000155368
AL132711.1	6.53361	2.24132	4.79048e-06	0.00558799	ENSG00000258717
AL356218.2	5.21918	2.09011	5.5046e-05	0.0200656	ENSG00000286322
AC006330.1	8.40139	3.64638	2.4184e-09	1.4105e-05	ENSG00000280388
AP001977.1	1.88528	6.1727	0.000326905	0.0460942	ENSG00000286044
AC115284.3	5.24285	3.23955	3.07868e-05	0.0147181	ENSG00000285685
AC133040.1	4.61574	1.73142	0.000331944	0.0460959	ENSG00000287567
HBB	-5.45647	3.07548	9.01449e-05	0.0243408	ENSG00000244734
AC234063.1	6.91475	2.49292	1.03466e-06	0.00177487	ENSG00000265031
AL162417.1	3.46582	3.24541	0.00018177	0.0342477	ENSG00000285245
LINC02108	5.05321	2.57781	1.76158e-05	0.0102742	ENSG00000250127
AC046168.2	-3.64266	3.7766	3.03206e-05	0.0147181	ENSG00000259420
AC092295.1	-4.18967	2.66431	0.000242049	0.0389979	ENSG00000228629
AC080078.1	5.8776	1.80007	6.60368e-05	0.0219731	ENSG00000270302
PHLDA3	-3.06496	4.04557	0.000322284	0.0460942	ENSG00000174307
OR2M2	5.96006	1.85503	4.40713e-05	0.0178501	ENSG00000198601
SLC35B2	2.73551	4.16608	0.000228028	0.0371495	ENSG00000157593
AL136116.3	4.39077	1.73301	0.000333961	0.0461423	ENSG00000217648
FTH1P4	5.52482	1.79151	0.000117216	0.02825	ENSG00000242992
AC006027.1	4.70936	1.86211	0.000230814	0.0373944	ENSG00000272638
BACH1	1.68362	6.0959	0.000363349	0.0488936	ENSG00000156273
GPR142	5.74309	1.72281	9.91436e-05	0.0260471	ENSG00000257008
FBXO3-DT	6.91587	2.35424	1.66642e-06	0.00242981	ENSG00000254508
PPP3R1	-7.96712	3.8171	6.98823e-06	0.0065739	ENSG00000221823
AC099654.16	5.62536	1.54502	0.000146482	0.030001	ENSG00000287517
ANKRD40CL	5.20322	1.99054	8.36749e-05	0.0235444	ENSG00000167117
AL031280.1	3.60725	2.77983	0.000138465	0.0295774	ENSG00000233478
TSPO2	5.64912	1.51761	0.000221617	0.0369303	ENSG00000112212
AC107398.5	4.8262	1.63176	0.000322772	0.0460942	ENSG00000286294
AC020934.2	4.87485	1.73076	0.00016538	0.0325866	ENSG00000267735
Z73429.1	4.49921	1.87074	0.000183757	0.0343508	ENSG00000273082
CAHM	3.75218	2.53843	0.000217038	0.0363751	ENSG00000270419
KRT18P21	5.48112	1.5751	0.000248833	0.0394373	ENSG00000250363
AC004801.7	5.40972	1.76652	7.61979e-05	0.0229775	ENSG00000279840
RPSAP11	6.20692	1.89357	2.89325e-05	0.0143005	ENSG00000237433
LINC01210	5.40877	1.54287	0.000292107	0.044599	ENSG00000239513
AP000851.1	5.80602	2.01674	1.25108e-05	0.00920067	ENSG00000256916
SCARNA7	6.97455	2.29871	1.7865e-06	0.00248086	ENSG00000238741
COX6A1	4.31631	3.20652	0.000134834	0.0295774	ENSG00000111775
PKP1	-4.58272	2.97614	7.08274e-05	0.0219731	ENSG00000081277
LYNX1	6.9858	4.05685	2.11943e-07	0.000561879	ENSG00000180155
AC010636.1	5.595	1.64227	0.000156625	0.0315001	ENSG00000268560
NEAT1	1.92564	9.04251	1.35666e-05	0.00920067	ENSG00000245532
AL590027.1	5.28403	1.77357	0.000335442	0.0461423	ENSG00000286820
AP005264.7	5.85701	2.34222	1.25925e-05	0.00920067	ENSG00000280302
OIP5-AS1	6.2166	3.36604	1.30794e-05	0.00920067	ENSG00000247556
THEMIS3P	5.79466	1.76514	6.10821e-05	0.0212057	ENSG00000229442
RPS6P21	5.29124	1.54981	0.000204148	0.035227	ENSG00000243499
LINC02013	6.13017	2.16374	1.2633e-05	0.00920067	ENSG00000228730
AL355981.1	5.2255	2.90876	1.59989e-06	0.00242981	ENSG00000284846
AC073346.1	-4.46158	3.19858	0.000215415	0.0363118	ENSG00000225457
PDCD2	3.06017	3.32187	0.000167748	0.0328313	ENSG00000071994
AC069431.1	4.8678	2.1751	4.48286e-05	0.0179081	ENSG00000240063
GALNTL5	2.17572	5.15808	0.000264416	0.0414564	ENSG00000106648
AL354718.3	2.28973	6.63298	2.38177e-05	0.012403	ENSG00000276832
AL450338.1	5.78798	1.71472	8.84304e-05	0.024101	ENSG00000218766
AC004223.4	6.10162	1.68414	6.96282e-05	0.0219731	ENSG00000273687

### Sheet: late.pdd.ctrl
gname	logFC	logCPM	PValue	FDR	ensemblID
AC005486.1	-6.60885	2.94188	1.33397e-05	0.0185755	ENSG00000243018
KRTAP7-1	-6.99775	2.54569	3.80701e-05	0.032798	ENSG00000274749
AC010834.3	-6.74876	3.03766	1.91944e-05	0.0218279	ENSG00000253854
CNOT3	-3.78463	5.05492	9.52293e-06	0.0159257	ENSG00000088038
AQP12B	-6.26768	2.72543	1.37209e-05	0.0185755	ENSG00000185176
UROC1	-5.1702	2.52181	1.73844e-05	0.0205932	ENSG00000159650
AC092484.1	9.44971	5.38433	1.48414e-06	0.00416371	ENSG00000225107
SPX	6.19588	4.40747	6.34278e-05	0.0450813	ENSG00000134548
MTMR10	-4.29793	3.37879	5.01798e-05	0.0393574	ENSG00000166912
P2RY2	-5.22623	2.53394	7.05566e-05	0.048925	ENSG00000175591
ACSL6	-7.1927	2.45693	3.65044e-05	0.0325782	ENSG00000164398
AC138956.2	-5.38975	2.85773	1.70108e-05	0.0205932	ENSG00000251414
ZNF619P1	-6.96239	2.51917	4.27937e-05	0.0357831	ENSG00000224547
SNHG20	-7.28468	3.0589	1.611e-06	0.00416371	ENSG00000234912
AC097499.2	-5.60398	2.58944	6.33905e-05	0.0450813	ENSG00000286206
C6orf163	-9.03909	4.13962	1.94207e-08	0.000276066	ENSG00000203872
LINC00347	-7.01963	2.5631	2.7099e-05	0.0275152	ENSG00000236678
LINC01087	-7.22274	3.14159	3.15055e-06	0.00689002	ENSG00000224559
AC011462.4	-8.35477	3.48709	1.83744e-07	0.00130596	ENSG00000277744
KCNIP4-IT1	-7.77084	3.94181	1.81684e-07	0.00130596	ENSG00000280650
LINC02156	-4.64329	3.13055	5.85315e-06	0.0110937	ENSG00000257906
PDC	-3.90204	3.52294	2.96227e-05	0.0280725	ENSG00000116703
AL451069.2	8.15173	4.06053	3.66691e-05	0.0325782	ENSG00000231705
FGF3	-6.09054	2.57962	2.90165e-05	0.0280725	ENSG00000186895
MIR124-2	-7.1096	2.39002	5.05417e-05	0.0393574	ENSG00000207816
IL4	-7.51717	3.52431	4.93491e-07	0.00280599	ENSG00000113520
AC117395.1	-5.87786	2.51353	6.14301e-05	0.0450813	ENSG00000242791
AC007159.1	-7.09888	2.62232	2.41962e-05	0.0264576	ENSG00000261146
AC010632.2	-7.48428	2.70081	1.08129e-05	0.0161795	ENSG00000267672
OAZ1	-6.57085	3.65396	4.77791e-06	0.00970256	ENSG00000104904
AL391422.4	-6.91825	5.09078	1.5242e-10	4.33331e-06	ENSG00000270504
AL442128.1	-7.67086	3.07743	1.16632e-06	0.00414479	ENSG00000275989
AC091181.1	-7.98335	3.14342	1.13363e-06	0.00414479	ENSG00000279555
Z97205.3	-8.02961	3.18567	9.13008e-07	0.00414479	ENSG00000288584
SOX18	-5.0728	3.25963	2.55312e-06	0.00604876	ENSG00000203883
ERC2-IT1	-7.27137	2.52131	2.67455e-05	0.0275152	ENSG00000281708
AP000254.1	-7.41672	2.64312	1.45088e-05	0.0187493	ENSG00000238390
HSD17B1	-7.93559	3.09998	1.41561e-06	0.00416371	ENSG00000108786
RNA5SP471	8.33286	4.24411	5.12214e-05	0.0393574	ENSG00000252780
AC138647.1	-4.86051	3.0687	8.95145e-06	0.0159056	ENSG00000226490
AC002563.1	-5.01498	3.08384	1.06613e-05	0.0161795	ENSG00000255692
