## Supplementary material for "Dissecting the molecular landscape of Parkinson’s disease and Parkinson’s disease dementia using highly efficient snRNA-seq (HIF-snRNA-seq)": All-tablrs: oligodendrocyte.xlsx

### Sheet: early.pdd.ctrl
gname	logFC	logCPM	PValue	FDR	ensemblID
AC063938.1	-5.15804	2.72454	6.92017e-05	0.0246004	ENSG00000241754
ANXA2P3	4.78411	1.1311	0.000231651	0.0449178	ENSG00000216740
FOXJ1	3.51427	1.71598	0.000285014	0.0499349	ENSG00000129654
GIMAP6	4.89945	1.19614	7.5949e-05	0.0258501	ENSG00000133561
GPR84	-5.9197	2.41789	0.00027593	0.049319	ENSG00000139572
MTUS2-AS2	3.49928	2.37733	9.57897e-05	0.0296635	ENSG00000236758
AC122718.1	6.1899	1.30787	2.51551e-05	0.0124707	ENSG00000250461
PHLDB2	2.42745	5.2068	7.97543e-05	0.0267289	ENSG00000144824
AC090578.2	5.69024	1.53158	4.21071e-05	0.0172715	ENSG00000271156
AC020951.1	7.19322	1.9202	2.0188e-06	0.00214174	ENSG00000278897
AC000058.1	5.94021	2.56865	7.91153e-08	0.000210935	ENSG00000223665
AC016825.1	3.57725	2.83012	7.32806e-05	0.0253593	ENSG00000232767
AL596202.1	3.58355	2.03569	0.000175333	0.03827	ENSG00000235381
AC073626.2	-7.09847	2.42669	0.00015326	0.0374306	ENSG00000236580
SP7	-4.0053	2.64232	0.000156533	0.0374765	ENSG00000170374
LINC01386	3.86914	2.2069	0.000163414	0.0376135	ENSG00000251324
RPP25L	-4.68679	2.28471	0.000126507	0.0340122	ENSG00000164967
SIDT1-AS1	4.63019	1.64201	4.36999e-05	0.0176979	ENSG00000239453
LINC02308	4.21184	2.06662	5.99784e-05	0.0220569	ENSG00000258675
AL031777.1	6.90958	2.13007	1.65059e-06	0.00195589	ENSG00000217275
RNF17	-2.8555	5.64262	2.96823e-05	0.0133754	ENSG00000132972
PRR9	5.17144	1.1256	0.000258407	0.0471246	ENSG00000203783
CTAGE10P	5.40909	1.22028	8.57819e-05	0.0279468	ENSG00000181358
RPS3AP47	6.06192	1.23365	3.91764e-05	0.0162781	ENSG00000205871
MMP12	4.95389	1.54051	2.46563e-05	0.0124707	ENSG00000262406
NDUFV2	-6.93822	2.37302	0.000217641	0.042719	ENSG00000178127
ARPC5	-2.6939	5.57953	0.000254247	0.0467493	ENSG00000162704
C3orf56	5.73562	1.29823	5.77245e-05	0.0214749	ENSG00000214324
SELENOH	8.22149	3.04309	2.35988e-09	1.88755e-05	ENSG00000211450
HSPA8P11	3.7827	1.87283	0.000193588	0.0394501	ENSG00000248159
KLHDC9	3.20927	3.30927	0.000189096	0.0392853	ENSG00000162755
RBM14	7.62757	2.45487	1.06137e-07	0.000226383	ENSG00000239306
AC131009.2	2.4002	4.32915	0.000191756	0.0394501	ENSG00000256955
SPANXN3	6.45874	1.7708	2.14556e-06	0.00214174	ENSG00000189252
LINC01794	2.44476	4.52032	0.000150696	0.0373964	ENSG00000233128
C19orf71	-3.04123	4.23911	0.000155386	0.0374765	ENSG00000183397
HTR3A	-4.52195	2.9613	0.000167081	0.0379119	ENSG00000166736
LINC02762	-2.45809	5.44863	0.000253262	0.0467493	ENSG00000250303
AC079336.3	8.46874	3.19825	6.99964e-10	1.11973e-05	ENSG00000265337
AC022537.1	5.66956	1.33433	7.0167e-05	0.0246695	ENSG00000231132
AC122129.1	3.54833	2.35205	0.000237062	0.0454165	ENSG00000197815
AC092423.1	4.8097	1.14005	0.000177032	0.03827	ENSG00000232944
RPF2P1	5.38909	1.11321	0.000176521	0.03827	ENSG00000225357
AC087341.1	4.4275	1.4959	0.000214184	0.0423	ENSG00000253407
GHRH	-5.66073	2.34537	8.24379e-05	0.0271909	ENSG00000118702
LINC02561	6.80062	2.04771	1.79465e-06	0.00205065	ENSG00000224034
NUDT16L1	2.52749	3.62304	0.000233637	0.0450301	ENSG00000168101
AL512326.5	5.48394	1.16119	0.000131641	0.0342417	ENSG00000234041
AC113615.1	-6.98952	2.42087	0.000182711	0.0387129	ENSG00000251408
AC013549.3	5.19263	1.19525	0.000202771	0.0408015	ENSG00000254688
AC022432.1	5.99046	1.76446	6.77613e-06	0.0044244	ENSG00000268747
AC051635.1	4.15436	1.7989	0.00016329	0.0376135	ENSG00000287673
ATP5PO	6.83926	1.67126	1.17334e-06	0.0015016	ENSG00000241837
RNY1P3	5.16334	1.13588	0.000124972	0.0338844	ENSG00000223158
KIRREL3-AS2	3.31678	2.15612	0.000252015	0.0467493	ENSG00000254960
AC019254.1	6.70338	1.80587	3.65931e-06	0.00278753	ENSG00000259182
SLC9C1	3.12201	2.98447	0.000173939	0.03827	ENSG00000172139
LINC01499	-3.02954	5.64455	9.86756e-05	0.0297797	ENSG00000255171
AC055811.2	2.58537	3.82029	0.000205609	0.0408587	ENSG00000264187
ITGB2	-3.02835	3.50669	0.000280509	0.0498589	ENSG00000160255
AC093503.2	2.9675	2.53173	0.000285619	0.0499349	ENSG00000279161
CDK11A	4.51161	2.2202	1.17279e-05	0.00707967	ENSG00000008128
AC009951.4	7.53305	2.36502	1.87286e-07	0.000374501	ENSG00000279166
SMARCE1P5	3.29445	2.60792	0.00010874	0.0313425	ENSG00000230793
FOXF1	5.17424	1.30915	2.64011e-05	0.0126217	ENSG00000103241
AC130448.2	6.06192	1.23365	3.91764e-05	0.0162781	ENSG00000279554
AC245014.1	4.78852	1.28043	0.000260707	0.0471246	ENSG00000236140
ADCYAP1	-3.33552	2.65426	0.00028407	0.0499349	ENSG00000141433
MIR4521	5.76468	1.08015	0.000122063	0.0333784	ENSG00000283160
Z99127.3	4.3197	1.41652	9.34596e-05	0.0296054	ENSG00000287697
AC095050.2	4.90202	1.19644	0.000105208	0.0306002	ENSG00000249284
AL606760.2	-3.59812	2.9312	0.000175091	0.03827	ENSG00000236723
MIR378D2HG	6.4673	1.77552	2.06149e-06	0.00214174	ENSG00000264448
CRISP1	-3.36764	3.76012	2.72566e-05	0.0126457	ENSG00000124812
MIR138-1	-4.76529	2.96928	0.0001196	0.0332739	ENSG00000207954
AL161646.1	3.26986	3.58464	0.000160664	0.0375204	ENSG00000237761
DBX2	-3.65463	2.3004	0.000241231	0.0456683	ENSG00000185610
AC020928.1	4.07996	1.79285	0.000129324	0.0342417	ENSG00000267260
ZNF836	6.61168	1.5874	3.9502e-06	0.00287234	ENSG00000196267
MAFF	3.01367	6.94943	1.52731e-08	6.98067e-05	ENSG00000185022
ZNF680P1	5.66974	1.23371	2.53358e-05	0.0124707	ENSG00000228014
AC090371.1	5.70679	1.41801	3.58631e-05	0.0157179	ENSG00000263450
TPTEP2	-7.17864	2.60071	0.000100525	0.0297797	ENSG00000244627
LINC00700	4.59179	2.32971	0.000101818	0.029886	ENSG00000234962
AL357054.3	6.73912	1.55572	3.34833e-06	0.00274683	ENSG00000271911
ICOS	-6.37527	3.09193	1.61336e-05	0.00950052	ENSG00000163600
GALNTL5	2.17397	5.22801	0.000138453	0.035156	ENSG00000106648
AL392088.2	5.109	1.14683	0.000185206	0.0387286	ENSG00000283354
SAP18P1	5.17238	1.16007	0.000133281	0.0343886	ENSG00000249777
RNU6-925P	3.64825	2.67296	0.000240663	0.0456683	ENSG00000207359
EDDM3A	5.88128	1.66016	1.79118e-05	0.00988053	ENSG00000181562
OR9A1P	5.3302	1.09534	0.000179087	0.0384543	ENSG00000237621
NPFFR1	-3.93738	3.46861	2.64316e-05	0.0126217	ENSG00000148734
AC015909.4	-6.49972	2.37349	0.00017048	0.0382579	ENSG00000263176
LINC00293	-3.61811	4.26587	9.26787e-05	0.0296054	ENSG00000253314
AC018557.2	5.76468	1.08015	0.000122063	0.0333784	ENSG00000260558
AC139792.1	3.8609	2.7388	5.0896e-05	0.0196189	ENSG00000271771
TRIM75P	5.8317	2.86081	3.63071e-08	0.000116161	ENSG00000250374
AL049634.2	5.77073	1.73913	1.78643e-05	0.00988053	ENSG00000260861
ADCY10	2.34559	4.39503	2.53359e-05	0.0124707	ENSG00000143199
AL163540.1	2.54232	4.5402	9.97145e-05	0.0297797	ENSG00000204790
AL117190.3	8.62431	3.36521	2.31208e-10	7.39727e-06	ENSG00000274884
RBMX2P2	6.27717	3.57658	1.90978e-08	7.63767e-05	ENSG00000213423
AC090348.1	-3.51528	3.5765	9.73518e-05	0.0296635	ENSG00000286800
VTA1P1	5.17065	1.13798	0.000170997	0.0382579	ENSG00000224999
AC006141.1	6.51691	1.52012	5.73678e-06	0.00390516	ENSG00000264895
MIR126	6.99074	1.8008	3.0171e-06	0.00260889	ENSG00000199161
PYGM	-4.13972	2.54993	0.000184815	0.0387286	ENSG00000068976
RPL13P6	6.70269	2.81636	2.6606e-08	9.45813e-05	ENSG00000213176
NFATC4	7.24523	2.50532	6.01606e-08	0.00017498	ENSG00000100968
NAA10	8.22149	3.04309	2.35988e-09	1.88755e-05	ENSG00000102030
AF131215.4	6.70077	1.65297	2.59199e-06	0.00236333	ENSG00000254936
MIR376B	5.20692	1.82438	1.12373e-05	0.00691394	ENSG00000283556
AC110056.1	5.27602	1.17867	0.000160112	0.0375204	ENSG00000255450
AC026367.3	3.8465	1.74162	0.000197497	0.039992	ENSG00000275759
NMUR1	4.59231	3.03229	1.5251e-06	0.0018767	ENSG00000171596
KNOP1P4	6.84207	1.63238	2.07779e-06	0.00214174	ENSG00000232422
RPL36AP55	5.85958	1.51089	1.63321e-05	0.00950052	ENSG00000226016
LINC01104	-4.40659	2.94824	5.34903e-05	0.0203734	ENSG00000232084
AC231981.1	3.20615	2.63187	0.000226272	0.0441424	ENSG00000235078
AP000692.1	6.06192	1.23365	3.91764e-05	0.0162781	ENSG00000228107
AC018558.4	5.48394	1.16119	0.000131641	0.0342417	ENSG00000278681
AC024267.3	4.2447	1.68501	0.000114532	0.0324278	ENSG00000264304
AC002401.1	4.86119	2.60302	9.48322e-07	0.00126703	ENSG00000236472
GRPEL2	2.65303	4.70206	0.000119025	0.0332739	ENSG00000164284
SLC35E1	7.41061	2.11662	6.1017e-07	0.000976089	ENSG00000127526
AC073046.2	5.46367	1.62792	2.47813e-05	0.0124707	ENSG00000271536
AL160408.6	4.45082	2.54375	2.15726e-05	0.0115032	ENSG00000282097
AC120114.1	5.23484	1.98258	3.50819e-06	0.00275831	ENSG00000247735
RPS12P18	5.48394	1.16119	0.000131641	0.0342417	ENSG00000232965
GCHFR	-3.75146	3.22033	9.72125e-05	0.0296635	ENSG00000137880
AC027228.2	5.59795	1.3551	5.45059e-05	0.020516	ENSG00000261762
AC025470.1	-7.45054	2.77849	4.8187e-05	0.0190333	ENSG00000248586
AC124947.2	5.27602	1.17867	0.000160112	0.0375204	ENSG00000257512
AC002543.1	4.92517	1.7777	2.10819e-05	0.0114321	ENSG00000235945
AC068189.2	4.12133	1.54042	0.000251816	0.0467493	ENSG00000287322
LIX1L-AS1	6.57161	1.60575	2.65924e-06	0.00236333	ENSG00000234222
MTATP6P9	5.77911	1.46139	2.72724e-05	0.0126457	ENSG00000248420
ZNF197	4.185	1.57405	9.65801e-05	0.0296635	ENSG00000186448
LINC02304	5.46396	1.38975	0.00013775	0.035156	ENSG00000259110
AL157955.1	5.74762	1.33367	0.000112358	0.0320962	ENSG00000258407
PLEKHO2	7.99064	2.81059	1.09161e-08	5.82083e-05	ENSG00000241839
AP005131.4	6.33646	1.99414	8.53434e-07	0.00124113	ENSG00000267529
PRPF19P1	6.24439	1.63795	6.48446e-06	0.00432216	ENSG00000264685
GPR142	4.6133	1.74081	0.000146918	0.0370118	ENSG00000257008
AC004054.1	3.7206	2.50798	4.90245e-05	0.0191279	ENSG00000248984
WFDC21P	4.31168	1.54402	0.000151951	0.0373964	ENSG00000261040
CD22	2.16902	4.64023	0.000192841	0.0394501	ENSG00000012124
SP9	3.85371	1.70198	0.000151248	0.0373964	ENSG00000217236
THNSL2	-2.91717	3.42703	0.00026474	0.0475848	ENSG00000144115
TVP23C	6.62855	1.47719	5.54488e-06	0.00385658	ENSG00000175106
ZBED3-AS1	7.62757	2.45487	1.06137e-07	0.000226383	ENSG00000250802
AL365209.1	7.44029	3.12237	2.12504e-07	0.000377713	ENSG00000280222
AL121928.1	5.03139	2.55279	6.71192e-07	0.00102258	ENSG00000273262
AL606519.1	4.46384	1.85775	0.000242807	0.0456963	ENSG00000225598
AC137695.2	6.66767	1.9347	2.27603e-06	0.00214174	ENSG00000270773
SNORA68B	6.06192	1.23365	3.91764e-05	0.0162781	ENSG00000201388
NME2	7.12578	2.23782	2.05328e-07	0.000377713	ENSG00000243678
AL049695.1	-5.96502	2.56696	3.14344e-05	0.0139682	ENSG00000287728
AL356019.2	7.71373	2.4098	1.03298e-07	0.000226383	ENSG00000258768
AC107993.1	7.07858	1.95606	2.25835e-06	0.00214174	ENSG00000267222
NEAT1	1.88744	8.92442	2.79801e-05	0.0127885	ENSG00000245532
OIP5-AS1	6.73912	1.55572	3.34833e-06	0.00274683	ENSG00000247556
OR5AQ1P	5.51535	1.30832	7.37142e-05	0.0253593	ENSG00000184741
LINC00926	3.27671	2.0232	0.000165662	0.0378584	ENSG00000247982
AC129492.1	-8.01572	3.44537	3.53475e-06	0.00275831	ENSG00000214999
ZNF37A	6.61168	1.5874	3.9502e-06	0.00287234	ENSG00000075407
ARL2	6.41568	1.45111	9.12452e-06	0.0058386	ENSG00000213465
KRT10	3.84125	2.77306	1.08252e-05	0.006791	ENSG00000186395
MIR9-1	6.37944	1.31474	1.67493e-05	0.00956925	ENSG00000207933
AL022328.1	5.35556	1.17902	8.02017e-05	0.0267289	ENSG00000272836
AC020910.5	4.808	1.42818	6.35058e-05	0.0228292	ENSG00000274104
PSMA3-AS1	7.47656	2.17855	4.26921e-07	0.00071889	ENSG00000257621
RN7SKP281	-6.44013	2.31615	0.000204206	0.0408336	ENSG00000222404
PCDHA11	-6.98952	2.42087	0.000182711	0.0387129	ENSG00000249158
H4C1	4.1768	1.57591	6.10395e-05	0.022192	ENSG00000278637
LINC00930	3.57394	1.73142	0.000260311	0.0471246	ENSG00000258647
ZGPAT	5.21133	2.3785	5.01361e-06	0.00356456	ENSG00000197114
OR4K13	5.47108	1.32745	4.49737e-05	0.0179861	ENSG00000176253

### Sheet: late.pdd.ctrl
gname	logFC	logCPM	PValue	FDR	ensemblID
RNU6-1333P	8.01809	2.95426	8.93046e-05	0.035037	ENSG00000251971
LRTOMT	-8.66881	3.00334	8.19139e-07	0.00362996	ENSG00000184154
AC106895.1	-4.30775	2.6617	0.000132632	0.0384507	ENSG00000250043
TSPEAR-AS1	-6.27997	1.75742	6.59913e-05	0.0312383	ENSG00000235890
TNIP3	-4.37054	3.56445	2.6601e-07	0.00275055	ENSG00000050730
EVA1A	-4.52784	3.16851	5.86831e-07	0.00330831	ENSG00000115363
AC067852.3	8.00336	2.96293	0.000170801	0.0445231	ENSG00000267632
LINC01595	-5.69833	1.93706	2.44412e-05	0.0250144	ENSG00000259108
UTS2R	-6.77917	1.9102	3.56652e-05	0.0276415	ENSG00000181408
LINC02188	-6.1326	1.47629	7.2056e-05	0.0319311	ENSG00000261175
SERPINA11	-5.74007	2.91703	1.39805e-06	0.00394249	ENSG00000186910
RAD51	-2.86312	3.92366	8.23532e-05	0.0340613	ENSG00000051180
LINC01365	-7.29303	2.32278	1.77963e-05	0.0221894	ENSG00000250772
AL021707.8	-8.17788	2.1476	5.75872e-06	0.010508	ENSG00000273096
LINC00355	-3.25085	3.43418	2.83621e-05	0.0251598	ENSG00000227674
TAC3	-3.08302	2.53161	0.000111543	0.0372051	ENSG00000166863
AL136524.1	-6.04647	1.86925	0.00014627	0.0407444	ENSG00000287734
AC090403.1	-3.19992	3.88158	0.0001681	0.0445231	ENSG00000264151
RASSF1-AS1	-4.71896	1.69015	0.00010612	0.0365761	ENSG00000281358
AC121764.2	-5.48862	2.50082	2.31057e-06	0.00544772	ENSG00000242568
LINC02134	8.06861	3.02828	0.000140811	0.0403937	ENSG00000260450
AC093911.1	-4.57882	2.15886	3.92078e-05	0.0276415	ENSG00000237477
LINC02139	-4.471	2.03989	0.000120556	0.0384507	ENSG00000278214
RPL31P35	-6.44385	1.69687	6.23951e-05	0.0307222	ENSG00000232612
RNU6-623P	-6.24765	1.50123	8.16415e-05	0.0340613	ENSG00000200013
AKR1B10	-4.40348	1.93835	0.000122736	0.0384507	ENSG00000198074
ACCS	-3.48354	3.55963	2.30317e-05	0.024636	ENSG00000110455
AL137058.1	-3.53473	3.88752	3.8386e-05	0.0276415	ENSG00000244471
CHRM3-AS1	-5.92756	1.94009	6.95843e-05	0.0312827	ENSG00000234601
AC092958.1	-3.36587	3.42538	0.000149638	0.0407444	ENSG00000239922
H4C2	8.31567	3.09778	6.8304e-05	0.0312383	ENSG00000278705
CXCL17	-3.46733	2.45023	0.000101062	0.0360338	ENSG00000189377
OR6Y1	-6.374	1.83708	4.78982e-05	0.0303225	ENSG00000197532
AL139819.1	-3.84664	1.89442	0.000195101	0.0484162	ENSG00000231188
TYRL	-5.62495	1.39204	9.48778e-05	0.035037	ENSG00000123447
SCARNA10	-7.72711	1.6958	4.09862e-05	0.0282532	ENSG00000239002
AC003956.1	-7.87205	2.29154	6.34807e-06	0.0109398	ENSG00000268564
AC093620.1	8.00336	2.96293	0.000170801	0.0445231	ENSG00000241269
LRIT3	-6.21437	2.50801	2.23347e-06	0.00544772	ENSG00000183423
PLEK	-3.41422	2.1975	0.000157476	0.0424775	ENSG00000115956
DHH	-6.14548	3.362	9.01108e-06	0.0147118	ENSG00000139549
AC073525.1	3.5158	4.31363	0.000204829	0.0496391	ENSG00000257434
AC005726.4	-7.82887	1.79491	2.63248e-05	0.0250144	ENSG00000265287
SPAG5	-9.38622	3.42714	9.13917e-08	0.00141748	ENSG00000076382
AC110285.5	-7.35079	1.9326	3.66159e-05	0.0276415	ENSG00000274833
ZGLP1	-3.12825	4.44201	1.30984e-05	0.0184687	ENSG00000220201
AC092648.1	-6.9921	1.55919	0.000128882	0.0384507	ENSG00000223948
DNAJC4	-2.9282	3.60289	0.000128745	0.0384507	ENSG00000110011
CYP2B6	-3.40712	2.36404	4.29078e-05	0.0289348	ENSG00000197408
AC091685.2	-5.36936	2.03822	3.25668e-05	0.0273033	ENSG00000236976
AC073359.2	-4.11136	2.4726	6.10629e-05	0.0306887	ENSG00000243969
LINC02663	-3.04708	2.65182	6.72671e-05	0.0312383	ENSG00000228636
RN7SL843P	-6.48005	3.29022	5.93798e-07	0.00330831	ENSG00000239547
CEP43	-7.49954	1.48253	9.77983e-05	0.0352756	ENSG00000213066
AC004112.1	-3.09738	4.36096	0.000128867	0.0384507	ENSG00000226851
AC011199.1	7.20851	3.76379	2.26338e-05	0.024636	ENSG00000280053
RN7SL487P	-7.1298	1.66484	0.000110179	0.0371493	ENSG00000243871
TPRG1-AS1	8.11978	2.90462	6.13378e-05	0.0306887	ENSG00000234076
ERV3-1	-8.01355	1.97944	1.15284e-05	0.0170291	ENSG00000213462
AL355916.2	-5.12505	2.06906	4.61684e-05	0.0298363	ENSG00000258926
ASPG	-3.94078	3.69224	1.78831e-05	0.0221894	ENSG00000166183
HSPB6	-3.19977	2.40923	8.96625e-05	0.035037	ENSG00000004776
LINC01641	-3.70089	2.38187	5.44777e-05	0.0306887	ENSG00000234277
AP003064.1	-3.35113	2.18713	0.000173952	0.0449667	ENSG00000255126
LINC02221	-4.21491	1.96197	2.83879e-05	0.0251598	ENSG00000250814
AC007491.1	-5.01039	2.25457	0.000116275	0.0375714	ENSG00000283258
AC026904.2	-8.40493	2.76429	2.45867e-06	0.00544772	ENSG00000253688
RNF223	-5.25754	1.65234	0.000201373	0.0495762	ENSG00000237330
AC015795.1	-4.57256	2.97588	1.15132e-06	0.00375931	ENSG00000250751
KCNIP4-IT1	8.14841	3.10559	0.000124129	0.0384507	ENSG00000280650
SLC9B1P1	-4.96509	2.35176	1.66572e-05	0.0221894	ENSG00000183704
AL031291.1	-4.50349	2.2532	2.6611e-05	0.0250144	ENSG00000284646
SEPSECS-AS1	-7.49954	1.48253	9.77983e-05	0.0352756	ENSG00000281501
AL353751.1	-7.61763	1.59177	6.02603e-05	0.0306887	ENSG00000232110
KDM8	-3.14072	3.10361	0.000178273	0.0456164	ENSG00000155666
VASH2	-2.92822	4.45349	0.000131664	0.0384507	ENSG00000143494
LINC01818	-3.1141	4.62595	5.13669e-05	0.0306887	ENSG00000230645
AC069439.2	-4.70776	2.26585	2.13808e-05	0.0245642	ENSG00000240033
CYP3A43	-3.52216	4.46006	5.55922e-05	0.0306887	ENSG00000021461
LINC00111	-4.46008	2.34273	3.09924e-05	0.0267051	ENSG00000227702
RNVU1-7	-4.41076	1.69708	7.66401e-05	0.0331547	ENSG00000206585
RPL32P31	-7.33084	1.82984	5.48143e-05	0.0306887	ENSG00000213128
METTL21C	-5.64337	1.84637	5.49379e-05	0.0306887	ENSG00000139780
SPATA6L	-2.86042	6.96388	9.93963e-07	0.00375931	ENSG00000106686
AL732366.2	8.73035	3.68129	3.52808e-05	0.0276415	ENSG00000201882
SCNN1A	-3.13723	2.11394	0.000147687	0.0407444	ENSG00000111319
AC008915.2	-7.31885	2.61714	3.38641e-05	0.0276415	ENSG00000259782
FAM53B	-7.61763	1.59177	6.02603e-05	0.0306887	ENSG00000189319
AC092068.1	-6.23818	1.55972	7.69548e-05	0.0331547	ENSG00000267214
GABRP	-3.3784	2.1179	0.000103253	0.0363968	ENSG00000094755
AC068759.1	-2.94258	3.8385	0.000105731	0.0365761	ENSG00000237473
CPHXL	-3.35284	2.67936	0.000115717	0.0375714	ENSG00000283755
AC073896.5	7.9097	2.88071	0.000129398	0.0384507	ENSG00000258260
MYADML	-5.1561	1.69658	0.000179407	0.0456164	ENSG00000239649
AL355601.1	-7.1298	1.66484	0.000110179	0.0371493	ENSG00000234692
AL031674.1	-4.71597	1.61181	0.000147502	0.0407444	ENSG00000232294
ZNF844	-8.80432	2.80682	1.2119e-06	0.00375931	ENSG00000223547
SUV39H2	-3.39478	4.02965	6.68926e-05	0.0312383	ENSG00000152455
TAS2R4	-7.61763	1.59177	6.02603e-05	0.0306887	ENSG00000127364
AC105235.1	8.06315	3.02168	0.000149738	0.0407444	ENSG00000279786
LINC00866	-3.63746	3.22504	3.85294e-05	0.0276415	ENSG00000227356
LINC02162	8.25174	3.0598	9.42823e-05	0.035037	ENSG00000249830
MON1B	-3.8406	4.1641	2.65538e-05	0.0250144	ENSG00000103111
PTGDS	-5.87931	2.54326	9.39732e-05	0.035037	ENSG00000107317
AC078878.1	-7.33084	1.82984	5.48143e-05	0.0306887	ENSG00000255923
LINC02300	-4.44844	2.09994	9.27502e-05	0.035037	ENSG00000258175
LINC02257	-3.43813	2.24136	0.000203826	0.0496391	ENSG00000238042
AP001107.10	-6.65502	1.80322	4.98436e-05	0.0306887	ENSG00000276918
AC021106.2	8.06484	2.87051	0.000141938	0.0403937	ENSG00000251332
RFPL1	-3.32542	2.73297	6.84786e-05	0.0312383	ENSG00000128250
ZFP62	-3.38375	5.00149	5.93707e-05	0.0306887	ENSG00000196670
AL031651.2	-10.0592	4.13907	3.87117e-09	0.000120084	ENSG00000277829
BX088723.1	-4.62998	1.61903	0.000115123	0.0375714	ENSG00000283546
AP000851.1	-6.00203	1.66454	9.36053e-05	0.035037	ENSG00000256916
SREBF2-AS1	-3.72126	1.74617	0.000195004	0.0484162	ENSG00000184068
AL512652.2	-8.95005	2.96209	6.39905e-07	0.00330831	ENSG00000279135
AC025572.1	9.05538	3.86185	9.76009e-06	0.0151379	ENSG00000240777
LINC02146	-5.48908	1.4886	0.000185085	0.0466775	ENSG00000249490
EHHADH-AS1	-3.31018	2.25512	9.15208e-05	0.035037	ENSG00000223358
AL355987.3	-4.21051	2.78095	4.4666e-05	0.0294796	ENSG00000272896
LINC01242	-2.84357	3.78256	0.000158933	0.0425008	ENSG00000280683
AC138904.3	-5.57014	1.9679	8.97901e-05	0.035037	ENSG00000283662
AL442224.1	-4.28803	2.32149	2.11255e-05	0.0245642	ENSG00000231990
AC092117.2	8.35374	3.30823	7.91658e-05	0.0336401	ENSG00000279901
