## Supplementary material for "Dissecting the molecular landscape of Parkinson’s disease and Parkinson’s disease dementia using highly efficient snRNA-seq (HIF-snRNA-seq)": All-tablrs: opc.xlsx

### Sheet: early.pdd.ctrl
gname	logFC	logCPM	PValue	FDR	ensemblID
AC068931.1	5.88768	3.89664	1.49607e-05	0.0154863	ENSG00000286648
AC131009.2	4.14322	5.41212	4.56624e-06	0.00935918	ENSG00000256955
AMN	5.24039	3.67941	0.000114817	0.04402	ENSG00000166126
NPY5R	3.98945	3.88249	0.000146291	0.0489925	ENSG00000164129
DAP3P2	5.12776	3.61974	0.000145892	0.0489925	ENSG00000228507
AL391840.2	4.59271	4.19633	4.30602e-05	0.0265029	ENSG00000261970
STPG4	-5.45474	5.39717	0.000111218	0.04402	ENSG00000239605
MAFF	3.27782	7.22314	9.46198e-06	0.0113409	ENSG00000185022
AC008105.1	4.00063	5.10868	6.7459e-05	0.0346188	ENSG00000233175
CCDC86	5.10609	4.49143	6.96999e-06	0.0105818	ENSG00000110104
SOHLH1	-3.55472	7.33972	7.00124e-05	0.0346188	ENSG00000165643
RAVER2	3.43207	6.81745	6.62165e-06	0.0105818	ENSG00000162437
EIF4A3	4.04736	4.54383	8.81877e-05	0.0386211	ENSG00000141543
AC084125.2	4.07828	5.09081	3.03973e-05	0.0216325	ENSG00000255182
EIF3J-DT	3.13991	6.63793	8.4007e-05	0.0386211	ENSG00000179523
NUP43	3.81592	6.53733	2.41876e-06	0.00745842	ENSG00000120253
AL606469.1	-6.6144	5.08204	8.50467e-05	0.0386211	ENSG00000224215
AL354993.2	3.84683	4.12703	0.000111405	0.04402	ENSG00000259723
FNBP1P1	4.74563	4.88768	1.22669e-05	0.0139677	ENSG00000257800
AC093829.1	5.68857	4.94938	7.88519e-06	0.0112231	ENSG00000251177
AC087399.1	6.31236	4.12981	2.62009e-06	0.00745842	ENSG00000265644
MUC3A	3.90993	5.94377	9.30655e-06	0.0113409	ENSG00000169894
AC006019.2	5.74664	3.91784	1.48888e-05	0.0154863	ENSG00000233363
H2BW2	6.07506	3.9669	8.97667e-06	0.0113409	ENSG00000101812
AP000679.1	5.57427	3.7276	5.84355e-05	0.0332688	ENSG00000176984
MYBPH	5.70502	4.49016	2.04708e-06	0.00745842	ENSG00000133055
NAV2-AS1	4.56126	4.17121	7.24513e-05	0.0346188	ENSG00000254894
AC245164.1	5.60604	3.85892	2.57873e-05	0.0208781	ENSG00000253805
CCT6P1	3.63632	4.8626	8.65762e-05	0.0386211	ENSG00000228409
AC020549.1	5.28891	3.68097	9.12376e-05	0.0392029	ENSG00000238724
ADO	4.31961	4.38127	4.29592e-05	0.0265029	ENSG00000181915
SALL4	4.2058	4.33115	0.000137448	0.0489925	ENSG00000101115
AC023202.1	4.88106	3.71214	7.26251e-05	0.0346188	ENSG00000253891
HAO1	5.30659	4.11622	2.81083e-05	0.0212824	ENSG00000101323
CR381653.2	5.67053	3.89423	1.78097e-05	0.0176339	ENSG00000279208
AC008525.1	4.56815	4.73512	4.51998e-06	0.00935918	ENSG00000250377
AC016583.1	6.20499	4.21043	2.17364e-06	0.00745842	ENSG00000280159
AC027290.1	5.70508	3.80604	3.14745e-05	0.0217203	ENSG00000256152
AC026786.1	4.26396	4.6229	0.000106192	0.04402	ENSG00000256825
PYROXD2	3.6737	4.366	0.000150832	0.0497812	ENSG00000119943
GOLGA2P8	7.81802	5.25739	3.19737e-09	4.52658e-05	ENSG00000214433
KIRREL3-AS2	7.76718	5.24136	3.97539e-09	4.52658e-05	ENSG00000254960
AL138799.3	4.01544	5.22041	6.16353e-06	0.0105818	ENSG00000234953
PCDHB14	4.16543	4.33229	6.77923e-05	0.0346188	ENSG00000120327
AL359852.2	6.25397	4.09782	3.51786e-06	0.00890137	ENSG00000287903
AC006042.2	5.53331	3.69015	7.29681e-05	0.0346188	ENSG00000233264
PTRH1	3.55726	5.99124	3.73137e-05	0.0249925	ENSG00000187024
GTPBP6	5.75822	4.11781	1.86467e-05	0.0176934	ENSG00000178605
C1QC	6.51648	4.68945	4.53395e-07	0.00344172	ENSG00000159189
AP000472.1	5.03228	4.02688	5.26838e-05	0.0315728	ENSG00000227075
AC133963.2	5.4745	3.6394	0.000115002	0.04402	ENSG00000249320
TENT5C	4.925	3.89573	0.000122303	0.0449705	ENSG00000183508
AF038458.2	5.4778	4.64536	2.02415e-05	0.0179555	ENSG00000267388
HYPK	6.46828	4.20813	1.48433e-06	0.00745842	ENSG00000242028
TEP1	4.32932	4.69042	2.65869e-05	0.0208781	ENSG00000129566
NUGGC	4.90197	3.74134	7.21939e-05	0.0346188	ENSG00000189233
ULBP1	5.7892	3.83225	2.59196e-05	0.0208781	ENSG00000111981
LHX6	4.80104	4.8666	4.93172e-06	0.00935918	ENSG00000106852
LINC02261	4.20672	4.44525	0.000142788	0.0489925	ENSG00000249699
AL359076.1	4.89581	3.89031	0.000122433	0.0449705	ENSG00000236199
MEIOC	4.56985	4.53184	2.04998e-05	0.0179555	ENSG00000180336
AC084757.3	4.23293	4.05885	0.000115626	0.04402	ENSG00000259705
GADD45GIP1	3.82863	5.69013	2.8971e-05	0.0212824	ENSG00000179271
HSD3B1	-5.67715	5.47489	7.24778e-05	0.0346188	ENSG00000203857
AC009804.1	5.68076	3.77545	3.84766e-05	0.0250351	ENSG00000274879
RMRP	4.44913	4.04109	0.000115979	0.04402	ENSG00000269900
SNORD74B	5.35326	3.72777	5.84334e-05	0.0332688	ENSG00000201025
ZNF280D	2.82692	6.99479	0.000143107	0.0489925	ENSG00000137871
CYB561D2	4.65633	3.89718	0.000145878	0.0489925	ENSG00000114395
