## Supplementary material for "Dissecting the molecular landscape of Parkinson’s disease and Parkinson’s disease dementia using highly efficient snRNA-seq (HIF-snRNA-seq)": All-tablrs: astrocyte.xlsx

### Sheet: early.pdd.pd
gname	logFC	logCPM	PValue	FDR	ensemblID
AC099754.1	-6.08385	2.19846	1.96375e-05	0.019376	ENSG00000225386
AL033528.1	-5.69842	1.87954	0.000149639	0.0464128	ENSG00000207302
AL731532.1	-6.0007	2.01627	7.77706e-05	0.0351971	ENSG00000279910
SLC25A6	-5.31059	3.29908	2.63751e-06	0.00676305	ENSG00000169100
AL445438.1	-6.52076	2.81069	2.60263e-06	0.00676305	ENSG00000286758
TMEM81	-4.76479	2.95504	3.56158e-05	0.024502	ENSG00000174529
BTBD9-AS1	-6.23567	3.02959	3.11698e-06	0.00677124	ENSG00000226533
LINC02113	-6.59825	1.89598	7.92519e-05	0.0351971	ENSG00000249515
HMGN1P34	-7.0211	1.9714	0.000122124	0.0430579	ENSG00000224755
AP000459.1	-6.87513	1.87346	0.000182549	0.0496059	ENSG00000227716
LINC02846	-6.27175	1.91477	0.000136179	0.0462779	ENSG00000260193
GGPS1	-7.31418	2.17606	4.26591e-05	0.0273464	ENSG00000152904
AL592146.1	-6.46353	2.47766	1.86787e-05	0.019376	ENSG00000261065
EFNA3	-4.50135	3.51829	1.37544e-05	0.0183783	ENSG00000143590
NAT2	-5.7859	1.95815	6.78364e-05	0.0341689	ENSG00000156006
AC103831.1	-5.19652	2.76189	2.65155e-05	0.021997	ENSG00000253924
AL031733.2	-5.99104	1.91683	6.34743e-05	0.0337803	ENSG00000241666
TMEM97	-3.39887	4.0745	0.00018622	0.0496059	ENSG00000109084
SIGLEC8	-4.91991	2.81187	1.55029e-05	0.0183783	ENSG00000105366
AC099522.2	-6.72436	2.13565	3.29224e-05	0.023884	ENSG00000272525
AKAIN1	-4.70984	2.69437	3.06496e-05	0.0233649	ENSG00000231824
LINC01365	-7.23612	2.12049	5.92301e-05	0.0327577	ENSG00000250772
AC011603.4	-3.99784	4.46167	1.49013e-05	0.0183783	ENSG00000258283
CNGA3	-5.04092	2.69824	2.36446e-05	0.0215135	ENSG00000144191
RSU1P1	-6.25168	2.06631	5.10407e-05	0.0293807	ENSG00000230425
AC025034.1	-3.55821	4.95096	4.41611e-05	0.0276802	ENSG00000258302
PHETA2	-6.47004	2.03847	8.1666e-05	0.0351971	ENSG00000177096
MAT2B	-4.08995	3.05579	0.000116867	0.0422608	ENSG00000038274
AC025171.4	-5.05191	2.55958	4.16412e-05	0.0273147	ENSG00000272144
AC016583.2	-3.84348	3.95932	7.89876e-05	0.0351971	ENSG00000287367
SYCE1L	-4.08586	2.85031	0.000118656	0.0423646	ENSG00000205078
CIB1	-4.55326	2.12202	0.000148708	0.0464128	ENSG00000185043
SAPCD2P1	-6.30665	1.93664	0.000143126	0.0464128	ENSG00000213644
LINC02448	-6.86813	1.86846	0.000183136	0.0496059	ENSG00000257230
LMOD2	-6.26399	2.38777	6.61811e-05	0.0341689	ENSG00000170807
AC097654.1	-5.97427	2.4331	1.6941e-05	0.0183783	ENSG00000286212
AC079145.1	-4.93938	2.17389	0.000164167	0.0472499	ENSG00000227210
AL391097.1	-6.05714	3.36792	8.19251e-07	0.00501815	ENSG00000223492
AC093422.1	-7.17797	1.95955	9.15975e-05	0.0369086	ENSG00000213041
RN7SL197P	-8.30956	2.84171	8.89553e-07	0.00501815	ENSG00000276031
AC010976.1	-4.06801	3.65693	2.88207e-05	0.022581	ENSG00000231731
F13B	-4.93513	2.3081	0.000113142	0.0414452	ENSG00000143278
C9orf62	-6.52883	2.07962	6.78388e-05	0.0341689	ENSG00000178243
AL360006.1	-6.12941	2.0236	9.62535e-05	0.0373107	ENSG00000287423
LINC02683	-7.15923	2.06661	7.09854e-05	0.0345736	ENSG00000254438
AL358177.1	-7.0187	1.79057	0.000159414	0.0468494	ENSG00000287531
ARHGDIB	-4.53405	3.23802	3.38707e-05	0.023884	ENSG00000111348
ARHGEF18	-3.85883	3.67847	7.99104e-05	0.0351971	ENSG00000104880
RNU6-628P	-7.85205	2.46959	6.75925e-06	0.013618	ENSG00000222607
AC005592.1	-6.88857	1.83954	0.000157703	0.0468494	ENSG00000261757
AC007848.1	-6.22638	1.90542	8.41055e-05	0.0351971	ENSG00000255983
TNP2	-7.62858	2.29481	1.62571e-05	0.0183783	ENSG00000178279
SCNN1A	-4.32371	2.99708	0.000135787	0.0462779	ENSG00000111319
AL117378.1	-4.73342	2.42301	0.00011287	0.0414452	ENSG00000236673
CDC42EP3P1	-6.9313	1.91065	0.00014974	0.0464128	ENSG00000268992
AL355361.1	-5.85475	1.87814	0.000147795	0.0464128	ENSG00000286858
AL160153.1	-5.06365	2.34283	7.87058e-05	0.0351971	ENSG00000276012
PPP1R3D	-4.42504	2.79914	9.52613e-05	0.0373107	ENSG00000132825
AL590326.1	-5.49844	2.74493	1.34814e-05	0.0183783	ENSG00000279140
AL358453.1	-8.34065	2.86108	5.26573e-07	0.00495084	ENSG00000226324
AC008056.3	-6.87483	1.87569	0.000160113	0.0468494	ENSG00000287118
RAD50	-6.11036	2.1973	1.68995e-05	0.0183783	ENSG00000113522
LYPD8	-6.94468	1.92028	0.000148198	0.0464128	ENSG00000259823
LINC01432	-6.21311	2.14661	4.7649e-05	0.0285955	ENSG00000234435
LINC02368	-7.03929	1.86155	0.000160058	0.0468494	ENSG00000256659
AC006445.3	-5.60861	3.19022	8.05515e-06	0.0142002	ENSG00000286297
ZNF230	-5.03904	3.41042	2.2893e-05	0.0215135	ENSG00000159882
H2AZP2	-6.1568	2.19449	2.73949e-05	0.0220771	ENSG00000253173
IRGQ	7.89732	5.58572	0.000146944	0.0464128	ENSG00000167378
LINC01519	-7.33259	2.18897	3.66821e-05	0.0246347	ENSG00000237267
RN7SL513P	-8.15029	2.71016	1.74401e-06	0.00676305	ENSG00000239821
TBC1D3	-7.17405	2.64712	1.9001e-06	0.00676305	ENSG00000274611
AL358781.1	-3.64643	4.49297	0.000161114	0.0468494	ENSG00000176868
AL160408.5	-7.11798	1.75501	0.000173864	0.0485545	ENSG00000272362
AC097375.2	-6.03972	2.2981	3.30323e-05	0.023884	ENSG00000249818
AC008440.1	-4.34893	3.1882	5.49863e-05	0.0310189	ENSG00000232220
AC108718.1	-5.29206	2.78584	1.99215e-05	0.019376	ENSG00000239941
AC121247.1	-6.03978	3.03913	2.30598e-06	0.00676305	ENSG00000225399
SLC6A19	-5.84393	2.07035	4.9318e-05	0.0289805	ENSG00000174358
PHOX2A	-6.47595	1.92246	0.000106134	0.0399149	ENSG00000165462
LINC02459	-8.22706	2.6403	2.03172e-06	0.00676305	ENSG00000257476
AL158211.5	-5.30748	2.05771	0.000141881	0.0464128	ENSG00000279631
AC008549.1	-6.72165	1.95867	6.3186e-05	0.0337803	ENSG00000248709
SAGE4P	-7.13732	2.82036	7.94746e-06	0.0142002	ENSG00000224539
AC005180.2	-5.56802	2.29234	7.52257e-05	0.0351971	ENSG00000267505
FGF3	-5.84335	2.26962	2.52461e-05	0.0218084	ENSG00000186895
AC100805.1	-7.82437	2.30078	1.21309e-05	0.0183783	ENSG00000286878
AL118558.2	-5.2354	1.79784	0.000158127	0.0468494	ENSG00000259013
AC134669.1	-7.5707	3.30516	1.3706e-07	0.00236362	ENSG00000265118
AC122138.1	-6.85946	2.31898	1.60717e-05	0.0183783	ENSG00000250024
DMRT2	-5.75965	2.11713	9.78868e-05	0.0373107	ENSG00000173253
RPS29P24	-6.86813	1.86846	0.000183136	0.0496059	ENSG00000244253
AC092660.1	-6.31711	1.82227	0.000188554	0.0497042	ENSG00000234877
COX7A1	-4.53052	3.2554	2.55151e-05	0.0218084	ENSG00000161281
AC008080.4	-4.95852	2.7552	7.10937e-05	0.0345736	ENSG00000236494
AC069549.2	-7.11798	1.75501	0.000173864	0.0485545	ENSG00000287613
PCDHB11	-6.1918	1.86349	9.72722e-05	0.0373107	ENSG00000197479
AC073632.1	-7.11798	1.75501	0.000173864	0.0485545	ENSG00000287871
AC009234.1	-5.34262	1.79241	0.000134281	0.0462779	ENSG00000283058
RAG2	-4.76933	2.28726	8.76219e-05	0.0358183	ENSG00000175097
MAP10	-6.05199	2.2623	4.70555e-05	0.0285955	ENSG00000212916
HPX	-4.09079	3.34986	8.31056e-05	0.0351971	ENSG00000110169
AC105343.1	-6.014	1.82706	0.000186422	0.0496059	ENSG00000250704
COLCA2	-5.87147	2.765	3.12083e-06	0.00677124	ENSG00000214290
DUTP7	-7.10558	2.02938	8.48543e-05	0.0351971	ENSG00000250473
LINC01544	-6.91074	2.36414	1.59696e-05	0.0183783	ENSG00000260440

### Sheet: late.pdd.pd
gname	logFC	logCPM	PValue	FDR	ensemblID
AC115522.1	-7.70891	3.33922	2.9448e-05	0.0200775	ENSG00000268601
AC079801.1	4.52176	3.1036	6.22597e-05	0.0287343	ENSG00000279669
AC108215.1	6.502	2.11733	0.000145848	0.047514	ENSG00000280285
AARSD1	-7.62224	3.05937	5.15545e-05	0.0267538	ENSG00000266967
AL356309.1	6.18866	2.7531	4.66493e-05	0.0264044	ENSG00000226078
AC090527.3	4.41891	2.49071	2.7269e-05	0.0190242	ENSG00000260170
RPL17	6.55198	2.15561	0.000118106	0.0422463	ENSG00000265681
CEROX1	-5.10246	3.62314	4.90321e-05	0.0267538	ENSG00000260807
EIF4A2P2	6.85949	2.39889	3.73305e-05	0.0233308	ENSG00000227382
OR7E26P	7.98906	3.18897	6.5723e-07	0.00386024	ENSG00000228547
COMMD7	7.46127	2.90577	3.44922e-06	0.00739094	ENSG00000149600
ASB12	5.49199	2.57283	5.08967e-05	0.0267538	ENSG00000198881
LINC02661	-3.42242	4.62631	1.42719e-05	0.0133795	ENSG00000223381
GDF15	-5.06763	4.51938	1.09048e-05	0.0122664	ENSG00000130513
PBDC1	3.19392	3.28502	0.000129731	0.0452535	ENSG00000102390
AC009120.1	7.32596	2.78888	6.18733e-06	0.00998494	ENSG00000239763
AC015468.3	5.3015	1.89139	0.000159338	0.0492782	ENSG00000254260
MIR1282	7.07844	2.57918	1.60864e-05	0.0134049	ENSG00000221792
AC011676.5	7.40868	2.86016	4.43372e-06	0.00886715	ENSG00000280035
RTEL1-TNFRSF6B	6.27134	2.50142	2.17033e-05	0.0162769	ENSG00000026036
LINC02412	6.06295	2.25997	3.88033e-05	0.0237563	ENSG00000258171
AC024075.2	-7.47185	3.11991	6.13384e-05	0.0287343	ENSG00000269044
EXOSC7	3.98783	3.49652	3.38422e-06	0.00739094	ENSG00000075914
LRRC8E	4.59612	3.4025	5.61359e-05	0.0276753	ENSG00000171017
AC090348.1	-3.60388	3.26253	8.6826e-05	0.0341455	ENSG00000286800
AC027682.5	6.66792	2.03153	0.000105468	0.0387223	ENSG00000261396
RPSAP66	8.81164	4.00368	1.59436e-08	0.000478292	ENSG00000266943
CNTNAP2-AS1	4.4577	3.93757	1.53994e-05	0.0134049	ENSG00000236795
TAC1	3.51096	2.44738	0.000156235	0.0488218	ENSG00000006128
ZNF580	-5.70887	3.68372	5.01657e-05	0.0267538	ENSG00000213015
ERFL	4.23234	2.8709	2.30509e-05	0.016866	ENSG00000268041
MIR7-2	-4.47254	3.92764	1.74033e-05	0.013739	ENSG00000207703
LINC00589	-3.75333	3.74452	1.26872e-05	0.0122775	ENSG00000251191
LINGO1-AS1	-4.98111	3.23623	9.12771e-05	0.034661	ENSG00000259666
FCRL5	6.80969	2.89384	1.1533e-06	0.00432472	ENSG00000143297
AC090409.1	6.97561	2.25292	4.43304e-05	0.0264044	ENSG00000267279
AC127496.3	6.79427	2.35654	3.38186e-05	0.0215856	ENSG00000262313
FGF23	-3.06683	4.34005	0.000122935	0.0433874	ENSG00000118972
AC069421.3	7.73885	2.94756	1.88394e-06	0.00513784	ENSG00000287206
AP000534.2	-4.90826	3.07515	8.29154e-05	0.0336132	ENSG00000237299
STARD10	7.07844	2.57918	1.60864e-05	0.0134049	ENSG00000214530
MIR668	6.72769	2.0509	6.78549e-05	0.0303818	ENSG00000276352
AC092068.1	6.50481	2.12009	0.000145379	0.047514	ENSG00000267214
AL358781.2	3.99433	2.95495	7.78772e-05	0.0329048	ENSG00000230289
AC018557.1	3.20706	4.48639	3.04873e-05	0.0203242	ENSG00000260465
AC024382.1	-3.84811	4.37623	3.14303e-05	0.0204974	ENSG00000253573
LINC02408	-3.01533	3.92103	0.000118294	0.0422463	ENSG00000203585
HSPB1P1	5.85176	3.22625	1.06472e-05	0.0122664	ENSG00000236060
ADAM21	5.20221	2.96712	8.96536e-07	0.00386024	ENSG00000139985
SPECC1L	7.32596	2.78888	6.18733e-06	0.00998494	ENSG00000100014
SLC5A7	-5.47319	4.02881	1.48572e-05	0.0134049	ENSG00000115665
AP005242.4	6.34503	3.54219	2.81495e-07	0.00211114	ENSG00000279042
SST	3.4243	3.94596	6.71543e-05	0.0303818	ENSG00000157005
HEBP2	3.48633	4.6178	7.25854e-05	0.0315578	ENSG00000051620
AC092140.1	-7.08128	3.49949	1.12994e-05	0.0122664	ENSG00000260621
AL606753.2	5.47171	2.74717	9.00752e-07	0.00386024	ENSG00000286198
SLC22A3	3.70113	4.23914	2.39295e-05	0.017092	ENSG00000146477
AC108721.1	-5.4757	3.01501	8.87358e-05	0.0341455	ENSG00000258214
AL137058.3	7.31707	2.55314	1.11532e-05	0.0122664	ENSG00000280296
TLDC2	3.76377	2.95718	1.23891e-05	0.0122775	ENSG00000101342
WDFY1	6.6469	2.22934	8.66164e-05	0.0341455	ENSG00000085449
ZNF605	-7.18812	2.86257	0.000140902	0.0474936	ENSG00000196458
RP1	-2.92345	4.7894	0.000148482	0.047514	ENSG00000104237
AC083967.1	5.84654	2.5622	1.65518e-05	0.01342	ENSG00000254337
LINC01052	4.36797	2.55672	8.06096e-05	0.0335862	ENSG00000234767
AL353093.1	6.89643	2.18639	5.75817e-05	0.0278612	ENSG00000237936
AC127070.4	6.60024	2.19294	0.000105845	0.0387223	ENSG00000278949
AL357558.3	-7.00747	2.8933	0.000145936	0.047514	ENSG00000287443
KRTAP8-1	7.6905	2.90065	2.34869e-06	0.00587152	ENSG00000183640
PACRG-AS2	6.83976	2.44073	1.1449e-05	0.0122664	ENSG00000225437
AC009090.2	-7.52236	3.08479	5.90165e-05	0.0281022	ENSG00000260148
UBA52P5	7.19001	2.43909	1.85716e-05	0.0142854	ENSG00000243498
TBC1D3P6	-7.37332	3.03018	8.26173e-05	0.0336132	ENSG00000224966
AL096855.1	6.69207	2.26486	7.13317e-05	0.0314688	ENSG00000221083
ABCA13	-2.88302	4.65956	5.17257e-05	0.0267538	ENSG00000179869
LINC00958	-3.93296	2.91334	0.000148882	0.047514	ENSG00000251381
AC012349.1	-4.54808	4.54975	1.64765e-06	0.00494279	ENSG00000254254
AC011396.1	7.32819	3.64603	6.03028e-08	0.000904511	ENSG00000248842
AC105914.2	-6.68777	3.13088	4.51144e-05	0.0264044	ENSG00000250431
DUSP23	4.25807	2.88799	8.87812e-05	0.0341455	ENSG00000158716
BET1	3.82238	3.8373	8.8789e-06	0.0121072	ENSG00000105829
SPACA1	4.39078	2.47853	5.62749e-05	0.0276753	ENSG00000118434
AC007342.1	7.26802	2.73928	7.63431e-06	0.0109058	ENSG00000259926
AP005901.2	5.32476	2.13312	0.000153421	0.0484471	ENSG00000264880
AP000943.3	7.29729	2.7643	6.65685e-06	0.00998494	ENSG00000280167
REPIN1	-8.00445	3.61681	1.20676e-05	0.0122775	ENSG00000214022
CERS1	-7.47397	3.04648	4.58491e-05	0.0264044	ENSG00000223802
SNORA12	5.9899	2.79839	0.000131773	0.0454374	ENSG00000212464
AC024588.1	2.53581	5.59863	0.000140811	0.0474936	ENSG00000246214
AC098798.1	-6.4017	2.764	0.000162957	0.049883	ENSG00000250511
AL445123.1	5.32709	3.01505	5.61728e-06	0.00998494	ENSG00000234675
DEFB130D	7.55289	2.58514	6.58285e-06	0.00998494	ENSG00000232773
AL590483.1	4.62568	3.68247	1.58871e-06	0.00494279	ENSG00000229960
AC093462.1	-5.40966	3.16214	9.38287e-05	0.0351846	ENSG00000277324
AC005838.2	7.2076	2.68789	9.48659e-06	0.0122664	ENSG00000266538
NUP62	-7.40597	3.0596	7.38982e-05	0.0316696	ENSG00000213024
ASTL	6.10471	1.98168	5.37721e-05	0.0273408	ENSG00000188886
