## Supplementary material for "Dissecting the molecular landscape of Parkinson’s disease and Parkinson’s disease dementia using highly efficient snRNA-seq (HIF-snRNA-seq)": All-tablrs: endothelial.xlsx

### Sheet: early.pdd.pd
gname	logFC	logCPM	PValue	FDR	ensemblID
ADM	-4.84155	4.39439	7.58863e-05	0.0490616	ENSG00000148926
AC007731.4	-7.67958	4.08913	1.6579e-05	0.0222745	ENSG00000277971
AC008533.1	-6.07867	4.70167	2.1087e-06	0.0134181	ENSG00000285366
AC100775.1	-7.34338	3.90068	4.50072e-05	0.0439118	ENSG00000267789
LIPF	-8.1044	4.42567	3.11043e-06	0.0140766	ENSG00000182333
ABCB11	-5.79688	4.77708	1.67344e-05	0.0222745	ENSG00000073734
IGIP	-5.14116	4.08166	7.44997e-05	0.0490616	ENSG00000182700
AC005258.2	-7.41417	3.74232	5.91025e-05	0.0458048	ENSG00000286880
ANKRD20A19P	-6.65906	4.09706	1.65104e-05	0.0222745	ENSG00000196593
Z97205.2	-7.61665	3.89758	2.96866e-05	0.0353552	ENSG00000260422
KRT86	-5.62097	4.09786	4.65743e-05	0.0439118	ENSG00000170442
ATP5MC1P8	-7.26137	3.84245	5.80278e-05	0.0458048	ENSG00000224948
SIX1	-6.31502	4.49821	1.53585e-05	0.0222745	ENSG00000126778
AL671862.1	-7.63127	4.11142	1.63877e-05	0.0222745	ENSG00000225011
NPHS2	-6.35674	3.835	4.18883e-05	0.0439118	ENSG00000116218
AC008164.1	-5.60456	4.1641	3.20643e-05	0.0362776	ENSG00000223536
AC105935.1	-5.49703	4.38629	1.40472e-05	0.0222745	ENSG00000228008
AC005586.2	-6.69828	3.44796	6.45818e-05	0.0458048	ENSG00000261305
AC093227.2	-4.33973	5.56163	7.21556e-05	0.0490616	ENSG00000267552
PRAMEF19	-7.26137	3.84245	5.80278e-05	0.0458048	ENSG00000204480
PIAS3	-5.72285	5.22121	1.20128e-06	0.0134181	ENSG00000131788
ETV7-AS1	-6.79564	3.75328	5.90153e-05	0.0458048	ENSG00000224666
NAP1L3	-4.39644	6.33048	6.0413e-06	0.0222745	ENSG00000186310
AC026336.2	-6.56189	4.32569	1.39774e-05	0.0222745	ENSG00000259862
AL133325.2	-8.16446	4.47476	2.37194e-06	0.0134181	ENSG00000233492
AC092059.1	-7.67958	4.08913	1.6579e-05	0.0222745	ENSG00000239991
AC008764.4	-7.59478	4.0244	2.06759e-05	0.025992	ENSG00000268790
NTAN1P1	-7.79542	4.23574	9.10796e-06	0.0222745	ENSG00000270965
PROC	-5.83319	4.50316	1.5277e-05	0.0222745	ENSG00000115718
AIMP2	-4.53153	5.32499	6.4776e-05	0.0458048	ENSG00000106305
AC006463.1	-8.34228	4.50468	1.53283e-06	0.0134181	ENSG00000225795
C9orf16	-5.51551	4.25228	5.76315e-05	0.0458048	ENSG00000171159
AL160408.6	-7.79811	4.18102	1.0185e-05	0.0222745	ENSG00000282097
ZNF582	-4.7801	4.8248	4.54976e-05	0.0439118	ENSG00000018869
SEMA6A-AS2	-5.23956	4.22254	6.35883e-05	0.0458048	ENSG00000249167

### Sheet: late.pdd.pd
gname	logFC	logCPM	PValue	FDR	ensemblID
RNU11-5P	-7.20236	4.60558	1.05137e-05	0.0119608	ENSG00000212518
BIK	3.8175	4.81803	3.16876e-05	0.0245941	ENSG00000100290
OR10T2	-6.6373	4.16384	8.896e-05	0.0445298	ENSG00000186306
AC108215.1	5.9357	3.34674	3.78922e-05	0.0249593	ENSG00000280285
LINC01429	-4.26331	5.61469	4.7387e-05	0.0304103	ENSG00000227964
MMP27	-5.52427	4.20861	7.04103e-05	0.0397424	ENSG00000137675
AL031708.1	6.32218	3.45991	1.28551e-05	0.0139886	ENSG00000261732
EEF1A1P16	6.82958	3.8353	8.59895e-06	0.0107607	ENSG00000213235
PLA2G5	-5.30673	4.22029	3.76722e-05	0.0249593	ENSG00000127472
LINC00901	5.93333	4.58391	3.67633e-07	0.0033921	ENSG00000242385
SPATA3	-4.29575	4.61217	8.70642e-05	0.0444703	ENSG00000173699
AC090125.1	3.84919	5.07778	0.000109288	0.049058	ENSG00000263655
LINC01903	6.21968	4.25069	7.48697e-07	0.0033921	ENSG00000265555
AL031121.3	6.49376	3.61399	5.50933e-06	0.0107607	ENSG00000285726
CROCC2	-4.24425	4.52415	9.88675e-05	0.0485187	ENSG00000226321
AC007773.1	4.48241	3.49194	7.30443e-05	0.0397424	ENSG00000267213
LINC00382	5.74822	4.12128	6.07267e-06	0.0107607	ENSG00000229175
AC060780.1	6.31089	3.60015	7.86184e-06	0.0107607	ENSG00000267002
LINC02556	5.0108	4.03973	7.94869e-05	0.0423276	ENSG00000236611
CHMP1B	6.29283	3.58573	9.1714e-06	0.0109306	ENSG00000255112
DIABLO	-6.73046	4.17499	7.24472e-05	0.0397424	ENSG00000184047
KIF23	-4.27987	4.60076	0.000113124	0.0496713	ENSG00000137807
MIR193A	5.00523	3.62345	0.000104862	0.0486017	ENSG00000207614
SNHG20	-7.79016	5.0848	8.13193e-07	0.0033921	ENSG00000234912
AC113208.5	6.82958	3.8353	8.59895e-06	0.0107607	ENSG00000287926
AC005696.1	7.24193	4.3162	6.66587e-07	0.0033921	ENSG00000262050
PTGDS	6.54555	3.7678	1.79681e-05	0.0178575	ENSG00000107317
ING2	4.1039	4.31956	0.000102475	0.0486017	ENSG00000168556
AC021078.1	-6.98757	4.38625	2.6957e-05	0.0224893	ENSG00000230551
AC005703.4	6.46281	3.70681	2.6298e-05	0.0224893	ENSG00000279567
AL592114.2	6.10488	3.31623	3.24279e-05	0.0245941	ENSG00000225522
MFAP5	5.11586	3.44589	0.000109767	0.049058	ENSG00000197614
CASC11	-5.24305	5.47185	3.73892e-06	0.00935777	ENSG00000249375
AC020633.1	-8.01485	5.22575	3.26522e-07	0.0033921	ENSG00000240890
AL512604.3	6.4133	3.55616	8.1636e-06	0.0107607	ENSG00000260100
AC016559.1	6.57816	3.7915	1.64179e-05	0.0171211	ENSG00000206592
AC092162.2	4.96673	3.48344	5.57161e-05	0.033371	ENSG00000230552
CICP14	-6.41202	4.65179	5.8231e-06	0.0107607	ENSG00000281490
GUCA1C	5.65839	4.48721	6.18639e-07	0.0033921	ENSG00000138472
SCARNA7	-7.31419	4.66413	7.17481e-06	0.0107607	ENSG00000238741
LINC01082	6.10488	3.31623	3.24279e-05	0.0245941	ENSG00000269186
PAGR1	5.81458	3.27086	5.60006e-05	0.033371	ENSG00000280789
AC008663.3	-6.80472	4.13292	6.85519e-05	0.0397424	ENSG00000254164
ZKSCAN2	3.92336	4.10503	8.66015e-05	0.0444703	ENSG00000155592
AC091887.1	-4.59382	5.9103	1.46958e-06	0.00459758	ENSG00000251556
GIMAP4	5.82057	3.37543	3.78956e-05	0.0249593	ENSG00000133574
AC002458.1	6.51162	3.59371	6.16633e-06	0.0107607	ENSG00000286411
AC134879.1	6.14164	3.37064	2.49338e-05	0.0224893	ENSG00000224567
AC117480.1	-5.97164	4.24859	3.71476e-05	0.0249593	ENSG00000287143
SLC5A4P1	-6.68168	4.03163	0.000104749	0.0486017	ENSG00000255116
ANKRD50	3.74731	5.24857	5.04913e-05	0.0315924	ENSG00000151458
OR11H13P	-7.38088	4.6361	6.65599e-06	0.0107607	ENSG00000196143
AC110058.1	6.14287	3.39523	1.8551e-05	0.0178575	ENSG00000255029
VAMP2	4.49521	4.36698	3.38824e-05	0.0249414	ENSG00000220205
RNY1P9	7.12421	4.21673	1.35635e-06	0.00459758	ENSG00000255156
AC027369.3	6.16466	4.2184	3.6143e-06	0.00935777	ENSG00000254728
FICD	4.39532	3.95368	2.57284e-05	0.0224893	ENSG00000198855
