## Supplementary material for "Dissecting the molecular landscape of Parkinson’s disease and Parkinson’s disease dementia using highly efficient snRNA-seq (HIF-snRNA-seq)": All-tablrs: excitatory.xlsx

### Sheet: early.pdd.pd
gname	logFC	logCPM	PValue	FDR	ensemblID
IGBP1P4	-9.13202	1.10921	6.00649e-07	0.00219453	ENSG00000250325
AC137695.1	-5.42726	-0.056537	6.21994e-05	0.0428777	ENSG00000270492
AL356800.1	-8.80227	0.784319	3.08933e-06	0.00940598	ENSG00000258934
AL627171.1	-4.62597	1.05801	6.09255e-05	0.0428777	ENSG00000278002
AC021851.2	-2.72303	6.48447	2.14465e-08	0.000391785	ENSG00000287621
GAPT	-6.07269	0.0272744	1.66627e-05	0.0196187	ENSG00000175857
AC008481.3	-5.12372	0.47045	2.3545e-05	0.0237155	ENSG00000267477
AL160153.1	-4.9832	1.41623	2.36723e-05	0.0237155	ENSG00000276012
AC068483.1	-7.43137	0.107008	7.17418e-05	0.0468064	ENSG00000238277
AC093894.2	-4.56062	1.74524	1.49496e-05	0.0196187	ENSG00000286101
AL079305.1	-8.45089	0.458768	5.89127e-06	0.0113286	ENSG00000279032
C7orf25	-5.09525	0.890227	1.46685e-05	0.0196187	ENSG00000136197
LINC01220	-7.27176	0.793805	5.34756e-07	0.00219001	ENSG00000259687
LINC01432	-6.07516	0.447996	5.86598e-06	0.0113286	ENSG00000234435
AL158825.1	-7.95289	-0.00370236	6.90041e-05	0.0458388	ENSG00000224297
OR52E1	-7.3727	0.605173	4.14792e-06	0.00991615	ENSG00000273085
MIR6126	-7.29734	0.270821	1.56218e-05	0.0196187	ENSG00000273776
AC004869.1	-5.70787	-0.271849	3.50197e-05	0.0303847	ENSG00000230680
AC073585.1	-6.09145	0.250295	1.50834e-05	0.0196187	ENSG00000286088
AC008073.1	-4.59683	1.40969	5.89544e-05	0.0428777	ENSG00000223754
AC008763.2	-5.68069	1.53264	9.85458e-08	0.00120016	ENSG00000268400
LINC01699	-5.44003	0.0823051	1.70805e-05	0.0196187	ENSG00000179452
EID2	-4.38388	1.56724	1.0082e-05	0.0156675	ENSG00000176396
FOLR1	-7.12531	0.525851	4.301e-06	0.00991615	ENSG00000110195
LKAAEAR1	-4.69932	0.806631	6.13592e-05	0.0428777	ENSG00000171695
AC092634.4	-4.37856	0.669642	5.7837e-05	0.0428777	ENSG00000236299
Z98745.1	-7.04564	1.57943	2.58484e-07	0.001574	ENSG00000286819
AC078842.2	-6.68915	0.986644	1.90182e-07	0.0013897	ENSG00000231114
SLC39A12-AS1	-5.73543	0.0623928	1.02918e-05	0.0156675	ENSG00000226083
NSG1	-3.44078	6.88768	4.05943e-09	0.000148315	ENSG00000168824
SIGLECL1	-4.93863	0.197243	2.46658e-05	0.0237155	ENSG00000179213
SAGE4P	-5.9372	0.372481	5.72994e-06	0.0113286	ENSG00000224539
AP001425.1	-8.95226	0.941614	5.39471e-07	0.00219001	ENSG00000270835
KRT38	-7.1063	-0.176031	5.7192e-05	0.0428777	ENSG00000171360
TTTY12	-8.25027	0.261959	2.44386e-05	0.0237155	ENSG00000237048
MPP7-DT	-6.99393	0.657774	3.42624e-05	0.0303847	ENSG00000282996
AC009468.2	-5.94781	1.49875	2.44182e-05	0.0237155	ENSG00000234105
AVPR1A	-4.92775	0.425165	2.04807e-05	0.0226752	ENSG00000166148
AC027020.2	-4.52824	2.08028	1.7183e-05	0.0196187	ENSG00000270127
AC011374.3	-5.33308	-0.201398	4.49254e-05	0.0364754	ENSG00000288081
AC073592.1	-4.93466	0.896764	6.67395e-05	0.0451554	ENSG00000214650
AC044873.1	-8.32371	0.399937	4.34252e-06	0.00991615	ENSG00000266273
AL158832.1	-5.74879	1.15745	7.87691e-06	0.0142255	ENSG00000235880
AC104809.2	-7.43	1.08471	3.96734e-06	0.00991615	ENSG00000233392
AL021408.1	-4.55716	0.616325	3.11181e-05	0.0284232	ENSG00000236166
LINC02003	-4.98596	1.31679	8.17647e-06	0.0142255	ENSG00000264026
AC073632.1	-7.76804	-0.0962332	4.00655e-05	0.0332689	ENSG00000287871
OR2AJ1	-5.12761	0.83441	1.01798e-05	0.0156675	ENSG00000177275
CTBS	-2.96479	2.71365	5.20867e-05	0.0413704	ENSG00000117151
ADAT1	-3.13885	4.91051	3.49376e-07	0.00182355	ENSG00000065457
SH3RF3	-2.27452	9.11694	2.02771e-06	0.00673495	ENSG00000172985
CUL4AP1	-5.53366	0.579285	1.42565e-05	0.0196187	ENSG00000248139
AL512408.1	-5.69788	-0.259678	3.57604e-05	0.0303847	ENSG00000260063
CSNK1A1L	-8.05542	0.992571	1.46887e-07	0.00134166	ENSG00000180138

### Sheet: late.pdd.pd
gname	logFC	logCPM	PValue	FDR	ensemblID
RN7SL869P	6.59012	-0.201304	0.000434914	0.0431042	ENSG00000244392
MIR300	5.93904	-0.74626	0.000446916	0.0434987	ENSG00000215957
AC134508.2	3.96863	0.682933	0.000166157	0.0373495	ENSG00000287882
AL161793.1	-4.7979	1.00506	0.000209843	0.0390454	ENSG00000228153
KRT18P41	6.73553	-0.180047	0.000159247	0.0369385	ENSG00000253219
AC097381.1	-8.02224	1.9167	1.5834e-05	0.0150261	ENSG00000228919
MYL6P1	-5.93998	0.841357	0.00023823	0.0397856	ENSG00000226543
AC023511.1	4.86806	1.48193	2.5955e-05	0.0185892	ENSG00000257262
AC010776.1	4.39332	0.966019	0.000214678	0.0393234	ENSG00000267269
RPL17P41	5.78272	-0.840527	0.000542356	0.0470532	ENSG00000213179
MIR6715B	7.30253	0.265706	7.82627e-05	0.0304818	ENSG00000283688
AL161630.1	-4.63017	0.301903	0.000318933	0.0406496	ENSG00000233569
IGLV5-48	6.5474	-0.0676909	0.000370501	0.0406496	ENSG00000211647
LINC02670	8.16809	0.995687	1.15487e-06	0.00398526	ENSG00000224788
AC079331.3	6.91603	-0.447253	0.000360069	0.0406496	ENSG00000288109
AL121906.1	4.60442	0.668779	0.000151411	0.0367163	ENSG00000271803
AC008154.1	4.63762	0.283328	6.5303e-05	0.0290108	ENSG00000229177
TEX13C	6.16804	-0.376667	0.000497235	0.0455773	ENSG00000282815
PPP1R14BP3	6.87879	0.358485	0.000105493	0.0322868	ENSG00000179967
GZMH	5.04204	-0.451108	0.000442889	0.0432175	ENSG00000100450
AL034548.1	5.11611	0.052754	0.00026942	0.0402139	ENSG00000272874
LINC02413	-3.09862	1.9378	0.000125343	0.0335064	ENSG00000257345
AC008446.1	7.8445	0.921609	5.45521e-06	0.0101567	ENSG00000253600
RN7SL120P	5.46189	0.920943	7.35196e-05	0.030334	ENSG00000244169
AC068413.1	-1.62929	4.46162	0.000512195	0.0460558	ENSG00000253619
AL353597.3	-5.60162	0.532549	0.000401986	0.0413928	ENSG00000279942
RN7SL18P	6.04619	-0.701754	0.00036716	0.0406496	ENSG00000241625
DNAJB8-AS1	4.67073	0.55809	0.000253715	0.0399693	ENSG00000242049
RPS10P16	-4.14682	0.814278	0.000477777	0.04456	ENSG00000239917
TPMTP2	5.95214	-0.501014	0.000387228	0.0409122	ENSG00000234562
AL135960.1	3.41107	0.105117	0.000614372	0.0497248	ENSG00000226252
SYF2P2	7.99453	1.06983	1.32477e-06	0.00419058	ENSG00000233148
AL158819.1	-5.04647	1.28071	8.84371e-05	0.0316696	ENSG00000232765
PGK2	6.08101	-0.572574	0.000365485	0.0406496	ENSG00000170950
AC104451.1	6.80374	0.299944	0.00013105	0.0342105	ENSG00000233133
RPS12P20	6.00467	-0.4834	0.000242814	0.0397856	ENSG00000244134
AC090403.1	-2.61494	4.33001	2.40297e-05	0.0178852	ENSG00000264151
AC022035.1	4.79045	-0.297206	0.000136247	0.0347101	ENSG00000263637
TRIM48	4.10604	0.149675	0.00029554	0.0402139	ENSG00000150244
SPATA8	6.59012	-0.201304	0.000434914	0.0431042	ENSG00000185594
RPL17P20	-6.9384	1.53212	1.45273e-05	0.0141395	ENSG00000241250
LINC01474	6.77863	0.711665	2.66553e-05	0.0187372	ENSG00000236849
AC011525.1	4.94591	-0.625252	0.00044216	0.0432175	ENSG00000261400
AC080112.1	4.53881	-0.0904314	0.000599856	0.0493925	ENSG00000266208
AC098483.1	4.61219	0.265485	0.000233122	0.0397856	ENSG00000224521
EIF4BP9	5.74694	-0.592211	0.000380997	0.0409122	ENSG00000237294
AC004865.1	5.61935	-0.553891	0.000241515	0.0397856	ENSG00000236274
IL22	6.78939	0.11473	7.5925e-05	0.0304818	ENSG00000127318
SLC22A12	4.93165	0.143315	3.36866e-05	0.0220467	ENSG00000197891
AL136038.6	5.40749	-0.352699	0.00011419	0.0323159	ENSG00000270878
AP001042.3	5.81877	-0.590496	0.000574332	0.048126	ENSG00000287082
AL928921.1	5.71969	1.06147	1.72252e-06	0.00502963	ENSG00000235263
AC004965.1	5.24804	-0.0900027	0.000210777	0.0390454	ENSG00000233683
MTND5P13	5.82066	-0.566636	0.000346582	0.0406496	ENSG00000250169
KRT8P29	4.75758	-0.396123	0.000186111	0.038739	ENSG00000236430
ARHGEF37	1.8638	5.96795	6.57779e-06	0.0108559	ENSG00000183111
SPATA31D5P	6.33314	0.203212	0.000123475	0.0334885	ENSG00000240632
ZNF705A	5.01635	0.183131	0.00055225	0.0473202	ENSG00000196946
AC035139.2	5.21913	-0.191834	0.000544966	0.0470532	ENSG00000286993
AC073316.2	6.74412	0.0896397	0.000201461	0.0390454	ENSG00000231892
CST2	6.37088	0.391905	3.29092e-05	0.0219158	ENSG00000170369
AC069224.1	4.42704	0.85226	0.000141607	0.0352118	ENSG00000260572
OSBPL9P5	6.42741	-0.157825	0.000450179	0.0435542	ENSG00000256285
AC023824.4	6.17606	-0.34648	0.000231364	0.0397856	ENSG00000261398
BMP7-AS1	5.71038	-0.647846	0.000498707	0.0455773	ENSG00000235032
LINC01794	2.73109	4.71834	7.06e-07	0.00382844	ENSG00000233128
AC012409.5	5.72166	-0.478257	0.00048637	0.04492	ENSG00000280048
AC005191.1	6.12244	-0.384666	0.000251218	0.0399693	ENSG00000271421
MIR5787	5.81823	-0.414762	0.00039418	0.0411062	ENSG00000275334
AC009731.1	6.13165	0.655386	5.61895e-06	0.0101567	ENSG00000287229
RN7SL836P	7.61562	0.703474	7.92916e-06	0.0115763	ENSG00000241226
VN1R80P	5.58439	-0.441995	0.000607842	0.0494671	ENSG00000268598
RNA5SP94	5.81877	-0.590496	0.000574332	0.048126	ENSG00000252726
AC008937.2	2.93016	1.24253	0.000175589	0.0374448	ENSG00000237705
AC097713.1	2.63445	1.13259	0.000339508	0.0406496	ENSG00000228162
AC103809.1	5.62186	-0.00463724	9.3775e-05	0.0322228	ENSG00000266106
AC068616.3	-2.81837	1.72547	0.00039237	0.0411062	ENSG00000287130
PRSS42P	4.92508	0.82014	4.38686e-05	0.0245237	ENSG00000178055
AC020765.2	4.58543	-0.483119	0.000410424	0.0421062	ENSG00000275441
AC010894.4	6.60615	-0.179653	0.000288573	0.0402139	ENSG00000279884
MCM2	2.43236	2.74442	0.000114931	0.0323159	ENSG00000073111
RPL23AP58	4.90223	-0.243349	6.49595e-05	0.0290108	ENSG00000228657
AL162395.1	6.48134	-0.113744	0.000345452	0.0406496	ENSG00000230161
AC024075.1	-5.39478	1.5142	0.000473261	0.0444666	ENSG00000267904
AC087650.1	6.00869	-0.463895	0.000354715	0.0406496	ENSG00000237888
AC139720.2	3.80926	-0.728296	0.000465905	0.0442577	ENSG00000251248
OR13E1P	4.58967	-0.400999	0.000451727	0.0435542	ENSG00000236083
OR1L6	3.59357	0.55509	0.000128885	0.0339746	ENSG00000171459
AC011473.3	5.00077	1.18715	4.1688e-05	0.0244171	ENSG00000268906
OR4B2P	7.24094	0.0258214	0.00011974	0.0331767	ENSG00000255514
AL360270.3	6.60676	-0.176176	0.000319029	0.0406496	ENSG00000273010
RNU6-382P	6.17606	-0.34648	0.000231364	0.0397856	ENSG00000202051
RPL23AP56	5.85636	-0.553723	0.000347779	0.0406496	ENSG00000244413
AC126118.1	4.06941	0.434004	7.26758e-05	0.0303154	ENSG00000271993
TRIM60P19	6.00869	-0.463895	0.000354715	0.0406496	ENSG00000235737
MAGEB10	5.87929	0.689698	7.1369e-06	0.0112879	ENSG00000177689
PTCHD3P3	5.15762	-0.014059	0.000103449	0.0322228	ENSG00000219700
LRRC52	4.08606	-0.17484	0.000424946	0.0426733	ENSG00000162763
AC008521.2	5.89548	-0.515896	0.000272734	0.0402139	ENSG00000267725
AC004875.1	-2.57449	2.19989	0.000357871	0.0406496	ENSG00000227743
AC114814.2	7.66041	0.431364	3.6218e-05	0.0233017	ENSG00000235293
RPL7P6	4.62386	0.178223	7.73704e-05	0.0304818	ENSG00000227525
RPL21P30	6.66147	0.0210903	0.000271437	0.0402139	ENSG00000235937
AL360081.1	-4.58542	0.670114	0.000187392	0.038739	ENSG00000224001
AL450327.1	5.16152	-0.382487	0.000530557	0.0466975	ENSG00000229495
C10orf71-AS1	6.35522	-0.516734	0.000228062	0.0397856	ENSG00000236208
NPAP1P3	5.99718	0.260708	6.26722e-05	0.0290108	ENSG00000237740
LINC01400	5.85396	0.304154	5.44155e-05	0.0271784	ENSG00000232920
AL031666.1	4.14466	-0.212954	0.000298296	0.0402139	ENSG00000231119
AP000894.3	-3.77015	1.99367	9.42322e-05	0.0322228	ENSG00000265671
LINC00945	5.48821	1.05668	1.97417e-05	0.0167507	ENSG00000232539
LINC01282	4.51822	0.762275	2.22814e-05	0.0169156	ENSG00000236747
AC074043.1	-7.99277	1.32691	0.000123327	0.0334885	ENSG00000239455
AC135388.1	-4.35163	-0.188891	0.000608216	0.0494671	ENSG00000256298
GHET1	5.09389	0.123744	4.52748e-05	0.0245237	ENSG00000281189
EGR2	-1.90491	3.68281	0.000268607	0.0402139	ENSG00000122877
AP001007.2	6.30353	0.619019	3.5072e-06	0.00832061	ENSG00000255475
RPL32P35	6.51389	0.0787408	0.000290406	0.0402139	ENSG00000223995
AC008277.2	-5.67416	0.576064	0.000504305	0.0459063	ENSG00000270893
AC174071.1	6.80371	0.135272	0.000190843	0.038739	ENSG00000270301
AC092819.2	6.25619	-0.585396	0.000305796	0.0406496	ENSG00000286578
AC011478.1	6.19722	-0.153688	0.00035235	0.0406496	ENSG00000267760
AC012456.2	4.34036	-0.357407	0.000591863	0.0489467	ENSG00000230790
AC121764.1	2.74008	1.0435	0.000397753	0.0412791	ENSG00000242317
AC023510.2	4.96355	0.332715	6.16572e-05	0.0290108	ENSG00000276842
Z93020.1	3.6829	1.52924	0.00017732	0.0376028	ENSG00000286316
AL359851.1	3.28534	0.203273	0.000285042	0.0402139	ENSG00000260585
TMEM63A	-2.14793	7.4546	7.02388e-05	0.030199	ENSG00000196187
RNU6-700P	5.69271	-0.641069	0.000461868	0.0441613	ENSG00000212345
AC105914.1	-7.49232	0.696029	0.000304785	0.0406496	ENSG00000250200
AC015688.4	4.20823	1.20751	1.37043e-05	0.0140464	ENSG00000266728
LINC00698	-1.92962	3.78473	7.16013e-05	0.030199	ENSG00000244342
AC108037.1	4.72426	0.087061	0.000609885	0.0494671	ENSG00000248262
GALNTL5	2.03076	4.99009	4.53532e-05	0.0245237	ENSG00000106648
AC114488.1	4.74327	0.530235	0.000174318	0.0374448	ENSG00000229167
AC020558.6	3.32936	0.934732	0.000293776	0.0402139	ENSG00000286430
Z83745.1	4.58611	0.570897	2.11986e-05	0.0167507	ENSG00000286977
AC010503.2	-3.68857	1.76124	0.000386209	0.0409122	ENSG00000268191
TPT1P9	-4.82987	0.736701	0.000167396	0.0373495	ENSG00000234782
AC002059.1	5.78678	-0.435589	0.000437423	0.0431567	ENSG00000273216
AL589745.1	3.76598	1.33908	1.8694e-05	0.0165025	ENSG00000230731
ENOX1-AS1	5.26498	1.13088	6.2486e-07	0.00382844	ENSG00000233821
CIR1P2	7.14756	1.4544	4.8206e-07	0.00382844	ENSG00000250215
AC025580.1	-3.67461	0.454016	0.000427526	0.0428191	ENSG00000259342
TRIM53BP	-5.98689	0.749986	0.000135208	0.0346781	ENSG00000166013
AL035665.1	4.41457	0.759482	0.000131996	0.0342105	ENSG00000229771
RNF223	-4.12645	0.483588	0.000535621	0.0469553	ENSG00000237330
AL049871.1	4.97308	0.965463	0.000142855	0.0352118	ENSG00000258943
AC135050.6	5.65329	-0.522349	0.000608133	0.0494671	ENSG00000278133
GBP3	2.83917	1.32774	0.000263372	0.0402139	ENSG00000117226
AL365436.3	7.57008	0.647731	2.81959e-05	0.0194598	ENSG00000252840
AC004470.1	-2.3902	2.48312	0.000349234	0.0406496	ENSG00000237019
AC006007.1	-5.25159	0.509429	0.000376218	0.0409122	ENSG00000230746
OR5AU1	3.41843	-0.343807	0.000265439	0.0402139	ENSG00000169327
DRG1P1	4.4698	-0.0336148	0.000466374	0.0442577	ENSG00000235411
AC137056.1	6.05191	0.434771	1.40616e-05	0.0140464	ENSG00000262995
LTV1P1	5.80772	0.259516	0.000113837	0.0323159	ENSG00000250219
KIF3AP1	5.97233	-0.960483	0.00056985	0.048126	ENSG00000235836
MAGEA8	7.16884	0.865255	4.86438e-06	0.00971826	ENSG00000156009
AC104763.2	4.15385	0.766783	0.000126383	0.033548	ENSG00000275562
NF1P12	6.26023	-0.579376	0.000282229	0.0402139	ENSG00000258360
AC108865.2	6.97179	-0.0288446	0.000200985	0.0390454	ENSG00000272218
HNRNPMP1	4.52765	-0.111134	0.000213881	0.0393234	ENSG00000259335
RNU7-27P	7.30881	0.0888432	0.000101074	0.0322228	ENSG00000238750
ERC2-IT1	-7.48579	0.858214	0.000236045	0.0397856	ENSG00000281708
LINC02109	-1.57232	4.4045	0.000420998	0.0425018	ENSG00000259786
AC108057.1	-3.73089	0.905426	0.000315436	0.0406496	ENSG00000286530
LINC01887	3.59153	1.05144	0.000261785	0.0402139	ENSG00000266604
AC117490.1	4.64339	-0.66008	0.000507007	0.0459586	ENSG00000225240
FGF23	-2.1168	4.0995	9.98727e-05	0.0322228	ENSG00000118972
GPR182	6.75728	0.0341953	0.00015775	0.0369385	ENSG00000166856
AL355480.4	-5.95598	0.60197	0.000465456	0.0442577	ENSG00000281825
SRSF1	5.90848	-0.354189	0.000323058	0.0406496	ENSG00000136450
LINC01470	-1.39868	5.93473	0.000159591	0.0369385	ENSG00000249484
AL160408.6	-4.62648	0.339297	0.000102701	0.0322228	ENSG00000282097
AL603910.2	6.35752	-0.822523	0.000362676	0.0406496	ENSG00000223967
AC015563.2	4.28934	-0.258228	0.000576293	0.0481839	ENSG00000264982
SLCO6A1	-2.3864	3.00309	0.000369836	0.0406496	ENSG00000205359
AC120114.1	3.1235	1.42233	0.000488901	0.0450442	ENSG00000247735
CLUHP8	-5.85887	1.82521	4.64814e-05	0.0245237	ENSG00000258278
SSXP3	5.73275	0.824564	5.99906e-06	0.0103508	ENSG00000225198
RNU6-1046P	-3.53799	0.807547	0.000368212	0.0406496	ENSG00000252347
SHOX2	-5.30892	0.0456705	0.000384946	0.0409122	ENSG00000168779
BBS5	5.9373	-0.334602	0.00029342	0.0402139	ENSG00000163093
AC005332.6	2.84478	1.91655	0.000298092	0.0402139	ENSG00000278730
AL157414.3	5.94818	-0.505019	0.000389086	0.0409122	ENSG00000280220
MIR760	5.75529	-0.727892	0.000476993	0.04456	ENSG00000211575
RN7SL73P	4.52494	-0.253765	0.000449305	0.0435542	ENSG00000265882
RPLP1P13	-3.87407	0.585515	0.000545415	0.0470532	ENSG00000232163
AC090936.1	5.21952	-0.283738	0.00053145	0.0466975	ENSG00000286426
SPATA31A6	6.70416	0.0385467	9.64911e-05	0.0322228	ENSG00000185775
RPS19P3	5.84897	-0.39426	0.000356187	0.0406496	ENSG00000240463
COX8A	5.84897	-0.39426	0.000356187	0.0406496	ENSG00000176340
AC061975.1	3.91803	-0.733958	0.00058978	0.0489467	ENSG00000260777
AC026461.4	6.40351	-0.166704	0.000318579	0.0406496	ENSG00000275691
AC103724.3	6.01718	-0.140153	0.000145017	0.0355142	ENSG00000261449
PPIAP76	5.93431	-0.684072	0.000366662	0.0406496	ENSG00000250484
AL590138.1	-5.38978	0.674679	0.000246981	0.0398942	ENSG00000287220
AL033543.1	-5.63283	0.904664	0.000544981	0.0470532	ENSG00000279175
AC007638.2	3.71464	-0.186377	0.000540063	0.0470532	ENSG00000263096
LINC00677	6.89273	0.22141	7.90037e-05	0.0304818	ENSG00000259717
ISCA1P2	6.87467	0.19448	0.000152827	0.0367163	ENSG00000229840
OR52A5	3.55835	0.894989	0.000508512	0.0459586	ENSG00000171944
AP002001.3	4.01473	1.2282	0.000362098	0.0406496	ENSG00000286345
RPL12P29	-7.5332	0.814989	0.000282292	0.0402139	ENSG00000233189
AC133485.2	-7.44045	0.63555	0.00040238	0.0413928	ENSG00000260402
AL441943.1	4.22948	1.17768	0.000382828	0.0409122	ENSG00000226694
AL359265.2	6.0724	-0.418024	0.000295344	0.0402139	ENSG00000232463
AC091962.1	-4.48304	0.617783	0.000215476	0.0393234	ENSG00000261382
MAFA	3.55872	1.26205	0.000385933	0.0409122	ENSG00000182759
AC010223.1	6.05939	-0.812587	0.000382032	0.0409122	ENSG00000279028
AC008060.5	7.43048	1.25299	1.12226e-06	0.00398526	ENSG00000288051
AC008281.1	7.29117	0.391271	2.02786e-05	0.0167507	ENSG00000286199
AC027796.2	5.84897	-0.39426	0.000356187	0.0406496	ENSG00000262248
AC005606.1	4.49501	1.64456	1.32021e-05	0.0140464	ENSG00000260107
AC005920.3	5.37621	0.64527	5.38898e-05	0.0271784	ENSG00000251665
AL121761.1	7.18749	0.37721	4.11805e-05	0.0244171	ENSG00000268628
AL590396.4	6.81388	-0.0215636	0.00024526	0.0397856	ENSG00000283377
LINC02692	4.96934	0.00999837	0.000140434	0.0352118	ENSG00000198454
OR6N2	5.50766	0.886525	7.12207e-05	0.030199	ENSG00000188340
AC018529.3	5.72166	-0.478257	0.00048637	0.04492	ENSG00000279433
AL157396.1	6.87879	0.358485	0.000105493	0.0322868	ENSG00000280660
LINC02200	-5.36319	1.2112	0.000510084	0.0459911	ENSG00000250358
AL021408.2	5.94818	-0.505019	0.000389086	0.0409122	ENSG00000280155
LINC02128	2.90165	1.11979	0.000476278	0.04456	ENSG00000261241
MTNR1B	-3.53223	0.563702	0.000261932	0.0402139	ENSG00000134640
AC006213.1	3.74762	0.0516186	0.000352293	0.0406496	ENSG00000266921
AC024588.1	1.92671	5.71503	5.67535e-05	0.0276193	ENSG00000246214
NEPNP	-3.78284	1.66668	0.000245057	0.0397856	ENSG00000218233
AC005789.1	5.95028	0.058888	2.51367e-05	0.0183493	ENSG00000267090
DEFB130D	5.82298	-0.286874	0.000112916	0.0323159	ENSG00000232773
MAGEA1	6.42172	-0.163781	0.00051567	0.0460558	ENSG00000198681
BOD1L2	6.31907	0.144948	6.25064e-05	0.0290108	ENSG00000228075
AP002840.1	3.97544	0.592719	0.000428945	0.0428483	ENSG00000256757
AL354718.3	2.47521	6.80471	1.95653e-06	0.00530486	ENSG00000276832
AL512594.1	-7.38701	1.47429	6.57268e-05	0.0290108	ENSG00000236701
AC104169.1	6.30858	-0.571549	0.000189661	0.038739	ENSG00000285325
AC011891.1	5.81877	-0.590496	0.000574332	0.048126	ENSG00000199470
AL360013.2	6.57231	-0.447588	0.000322561	0.0406496	ENSG00000232436
RN7SL556P	5.79484	-0.569883	0.000313664	0.0406496	ENSG00000277265
AC106895.1	-3.566	1.71325	0.000314558	0.0406496	ENSG00000250043
AC104051.1	-1.64426	3.94792	0.000217713	0.0395414	ENSG00000253322
CCDC11P1	7.55484	0.774232	2.10453e-05	0.0167507	ENSG00000251515
AC078802.1	6.36745	-0.18149	0.000207112	0.0390454	ENSG00000269889
HNRNPA3P16	4.91115	-0.151312	0.000423775	0.0426687	ENSG00000267233
LINC01248	-4.5309	0.927457	0.000341649	0.0406496	ENSG00000224128
RFWD3	-1.53018	4.37185	0.00049949	0.0455773	ENSG00000168411
AL355379.1	6.36438	-0.262088	0.000452076	0.0435542	ENSG00000217786
SRMP2	4.59884	-0.155235	0.000156618	0.0369385	ENSG00000258485
AC018628.1	-6.43814	1.63204	8.36485e-05	0.0312769	ENSG00000279133
CIRBP-AS1	3.50899	0.832748	0.000123512	0.0334885	ENSG00000267493
AC004486.1	6.36689	-0.340743	0.000458793	0.0439781	ENSG00000257905
AL360178.2	4.51279	0.760438	0.000173388	0.0374448	ENSG00000288054
KBTBD13	5.93189	-0.489585	0.000366119	0.0406496	ENSG00000234438
AC002128.1	5.19813	0.628077	0.000297597	0.0402139	ENSG00000268947
AC002115.1	5.64749	0.484788	2.1623e-05	0.0167507	ENSG00000267626
AC112200.2	4.05682	0.411246	0.000517197	0.0460558	ENSG00000280017
TAAR5	-5.9096	0.638992	0.000433416	0.0431042	ENSG00000135569
MTND5P6	-5.16911	0.162622	0.000543633	0.0470532	ENSG00000228440
MTCO1P55	-6.0052	0.515084	0.000321353	0.0406496	ENSG00000241926
AL133467.3	3.64059	1.57027	0.000152046	0.0367163	ENSG00000259084
SLC25A47	5.13155	0.211446	0.000204919	0.0390454	ENSG00000140107
AC040977.1	6.43606	0.0207715	0.000357324	0.0406496	ENSG00000262089
AL591806.2	6.0914	0.90927	4.09526e-06	0.00914424	ENSG00000238934
TMSB15B-AS1	6.17606	-0.34648	0.000231364	0.0397856	ENSG00000231728
PPIAP67	6.11259	-0.212994	0.000598598	0.0493925	ENSG00000237260
RPS27AP7	5.66952	-0.569864	0.00026237	0.0402139	ENSG00000236549
RN7SKP295	7.15183	0.275973	6.43321e-05	0.0290108	ENSG00000253073
AL021707.8	5.65329	-0.522349	0.000608133	0.0494671	ENSG00000273096
AC244197.1	-7.63674	0.984074	0.000277162	0.0402139	ENSG00000229322
AC244250.3	6.00869	-0.463895	0.000354715	0.0406496	ENSG00000278667
IL2	6.18729	-0.334771	0.000210867	0.0390454	ENSG00000109471
AC120024.4	5.37221	-0.159512	0.000236964	0.0397856	ENSG00000279273
AC060234.2	4.07255	-0.12914	0.000157272	0.0369385	ENSG00000233665
AC124301.1	-8.08511	1.86382	1.31425e-05	0.0140464	ENSG00000254586
RAF1P1	6.24973	-0.453979	0.000243174	0.0397856	ENSG00000250040
DMRTA2	4.43219	-0.116024	0.00016808	0.0373495	ENSG00000142700
MYLKP1	-4.63243	1.41791	4.44926e-05	0.0245237	ENSG00000228868
MIR202HG	-6.23436	0.678386	0.000307564	0.0406496	ENSG00000166917
CYP2A7P2	5.67336	-0.0388136	0.000520851	0.0461939	ENSG00000198251
AL669818.1	-7.37086	0.933984	0.000359046	0.0406496	ENSG00000231744
AL355499.1	-2.09766	3.02721	0.000578101	0.0482289	ENSG00000232234
EBF3	-2.08963	4.1655	1.39614e-05	0.0140464	ENSG00000108001
AC110809.1	-2.4209	3.33411	7.46997e-06	0.0113421	ENSG00000287383
AP003559.1	6.53269	0.0928404	0.000271794	0.0402139	ENSG00000256443
PF4	6.58771	-0.0361669	0.000346017	0.0406496	ENSG00000163737
AC117462.1	-6.75538	0.288232	0.000591219	0.0489467	ENSG00000240573
AC012378.2	4.71365	-0.298126	0.000325404	0.0406496	ENSG00000285805
SIGLEC18P	4.25859	-0.388355	0.000366637	0.0406496	ENSG00000268581
AC120194.1	-4.49257	1.79987	6.05382e-05	0.0290108	ENSG00000287230
GKN2	-4.74457	0.869232	0.000441866	0.0432175	ENSG00000183607
OC90	4.02333	0.736183	0.000168605	0.0373495	ENSG00000253117
AKAP8P1	6.15122	-0.561533	0.000417035	0.042214	ENSG00000234146
AC236972.4	5.97326	-0.966802	0.00060896	0.0494671	ENSG00000278803
AC023632.4	-7.89874	1.09266	0.000184142	0.038739	ENSG00000254283
A2M-AS1	2.24971	1.97041	0.000440556	0.0432175	ENSG00000245105
AC002487.1	5.20709	0.297257	0.000175445	0.0374448	ENSG00000270425
AC004052.1	-2.10204	3.42238	8.65165e-05	0.0312769	ENSG00000251170
AC026111.1	6.57087	-0.0548314	0.000256879	0.0401271	ENSG00000258012
AC009315.1	-1.84083	3.77305	0.000125262	0.0335064	ENSG00000286797
AC073257.2	-8.42866	1.64314	3.84406e-05	0.0243194	ENSG00000237614
AC016746.1	-5.13874	1.70544	0.000233332	0.0397856	ENSG00000257045
AC008056.3	4.5587	-0.237673	0.000270902	0.0402139	ENSG00000287118
PRELID2	1.49959	7.17638	0.000103564	0.0322228	ENSG00000186314
AC023908.3	3.53545	-0.0410982	0.000362825	0.0406496	ENSG00000261136
TULP2	-1.69063	4.80126	4.30281e-05	0.0245237	ENSG00000104804
NKX2-6	4.95922	-0.15525	0.000241549	0.0397856	ENSG00000180053
AC008592.2	3.00909	0.0670514	0.000107172	0.0322868	ENSG00000250955
IGHV3OR16-9	6.70515	-0.110868	0.000326697	0.0406496	ENSG00000270472
AC010883.1	3.89888	0.606065	8.45634e-05	0.0312769	ENSG00000234936
TMEM207	-3.35627	0.595288	0.000361706	0.0406496	ENSG00000198398
AC105339.1	-4.00249	1.1508	0.000393132	0.0411062	ENSG00000228141
RPL21P136	3.85389	0.412737	1.81312e-05	0.0163867	ENSG00000271215
CTSG	5.90169	-0.900619	0.000507777	0.0459586	ENSG00000100448
TRBV23OR9-2	6.16621	-0.77798	0.000398012	0.0412791	ENSG00000229063
COQ10A	-3.78996	1.78662	3.01894e-06	0.00763974	ENSG00000135469
AL358053.1	5.89333	0.781507	9.62702e-07	0.00398526	ENSG00000287465
AL078644.1	5.11407	-0.486018	0.000399408	0.041311	ENSG00000273004
LNCSRLR	3.8313	-0.0776771	0.000370525	0.0406496	ENSG00000240032
AL499627.1	7.40635	0.497039	4.65162e-05	0.0245237	ENSG00000260542
SNORA71	6.37472	-0.0244569	0.000413053	0.0421481	ENSG00000201393
AL512604.3	6.80578	0.137541	0.000190297	0.038739	ENSG00000260100
R3HDM2P2	7.99725	0.938054	9.36548e-06	0.0122588	ENSG00000216817
AC137834.2	6.45431	0.302786	8.64751e-05	0.0312769	ENSG00000276727
TRAV32	6.06671	-0.423791	0.000297349	0.0402139	ENSG00000258905
ZFP64P1	6.41735	-0.168396	0.000518081	0.0460558	ENSG00000258491
TRIM64B	5.18007	-0.687646	0.000380124	0.0409122	ENSG00000189253
AP002754.2	7.09975	0.223452	0.000109425	0.0323159	ENSG00000255947
GPR157	-2.4327	3.41183	0.00034713	0.0406496	ENSG00000180758
AL035250.2	5.85735	0.201865	9.41681e-05	0.0322228	ENSG00000230352
AL158151.4	4.52132	0.00494142	0.000101023	0.0322228	ENSG00000268707
AF228730.5	1.69685	3.89966	0.000228906	0.0397856	ENSG00000284620
TMBIM7P	2.20509	5.07778	0.000174843	0.0374448	ENSG00000230927
LINC02025	3.84831	0.126267	0.000312042	0.0406496	ENSG00000242339
RNU6-322P	4.78747	-0.479232	0.000292079	0.0402139	ENSG00000251819
LINC02517	4.76875	0.0386062	0.000548859	0.047136	ENSG00000249145
AP001453.3	5.7214	0.467201	2.08327e-05	0.0167507	ENSG00000257086
POU5F1B	5.91438	-0.517991	0.00029827	0.0402139	ENSG00000212993
AC107391.1	5.54137	-0.0678105	3.1303e-05	0.0212184	ENSG00000251310
AC013356.1	6.54984	-0.526944	0.000174814	0.0374448	ENSG00000244251
SMARCE1	-2.96045	1.96337	0.000262595	0.0402139	ENSG00000073584
AC006504.1	5.87905	-0.374071	0.000322697	0.0406496	ENSG00000261770
MFRP	4.02187	0.698922	0.000547401	0.0471174	ENSG00000235718
AC010368.1	-7.64594	0.75435	0.000342121	0.0406496	ENSG00000250886
AC005090.1	4.26697	0.437542	0.000169238	0.0373495	ENSG00000231418
AC092669.1	-7.90752	1.26369	7.71965e-05	0.0304818	ENSG00000225815
MIR4527HG	-1.57787	4.63261	0.000194924	0.0389428	ENSG00000267761
FAM167B	3.4006	2.11235	0.000248304	0.039938	ENSG00000183615
PPIAP60	6.24525	-0.4597	0.000244814	0.0397856	ENSG00000226961
HOXD-AS2	-5.3184	0.441298	0.000238229	0.0397856	ENSG00000237380
IL20	-5.93606	1.23382	0.000277849	0.0402139	ENSG00000162891
AC126175.2	8.12782	1.17567	4.68823e-06	0.00971826	ENSG00000277738
OR11H13P	7.39517	0.54112	1.35702e-05	0.0140464	ENSG00000196143
AC002486.2	6.11785	0.0272489	0.000221266	0.0397856	ENSG00000231525
AC004938.1	5.81877	-0.590496	0.000574332	0.048126	ENSG00000225443
AL392183.1	4.14819	0.496293	9.07573e-06	0.0122588	ENSG00000272485
RPS4XP1	5.89603	0.0289069	0.000118538	0.0330851	ENSG00000214203
AC093722.1	-3.0977	1.83927	0.000234356	0.0397856	ENSG00000249000
AC120024.1	4.19122	0.595538	0.000169137	0.0373495	ENSG00000260369
OR1A2	-6.347	0.385558	0.000494757	0.0454733	ENSG00000172150
AL356123.1	-4.25339	1.0297	0.000602723	0.0494671	ENSG00000287297
MIS18A-AS1	4.17796	0.626966	1.15432e-05	0.0140464	ENSG00000227256
AC112128.1	6.70432	-0.311057	0.000132484	0.0342105	ENSG00000285943
AC008121.1	3.9762	1.12051	0.000200331	0.0390454	ENSG00000271596
RPL21P108	4.65166	-0.480627	0.000412815	0.0421481	ENSG00000232701
AC092718.9	4.37539	-0.514889	0.000538771	0.0470532	ENSG00000286759
AL359694.1	-6.42088	1.16029	4.18112e-05	0.0244171	ENSG00000219404
AC007786.2	5.09134	0.398794	0.000337209	0.0406496	ENSG00000276251
AC015819.2	-7.58114	2.35503	9.76729e-07	0.00398526	ENSG00000278607
OXER1	3.39301	0.889083	0.000377405	0.0409122	ENSG00000162881
OR9A1P	6.15219	0.0537957	0.000208445	0.0390454	ENSG00000237621
AC116353.2	5.178	0.077196	0.000193023	0.0387669	ENSG00000240518
AC090751.1	6.17606	-0.34648	0.000231364	0.0397856	ENSG00000261232
KRT18P26	6.56956	0.120592	0.000254135	0.0399693	ENSG00000229798
AL590410.1	6.69838	0.0504701	0.000254816	0.0399693	ENSG00000277516
AC016868.1	6.16036	-0.276947	0.000199956	0.0390454	ENSG00000253396
RNF183	6.57994	0.47853	1.01092e-05	0.0127912	ENSG00000165188
AC004947.3	-4.65201	1.36187	7.94988e-05	0.0304818	ENSG00000286507
AC018553.3	4.90632	-0.480144	0.000559277	0.0478144	ENSG00000287885
USP12P2	-5.88113	0.68795	0.000167529	0.0373495	ENSG00000224007
SLC5A3	6.41591	0.00586856	0.000383498	0.0409122	ENSG00000198743
AC117945.1	4.37107	-0.654392	0.000359299	0.0406496	ENSG00000234481
AC026904.2	6.90818	0.82658	1.36928e-05	0.0140464	ENSG00000253688
AC009167.1	4.10371	0.450185	9.78882e-05	0.0322228	ENSG00000261523
PDX1	5.71812	-0.640644	0.000515084	0.0460558	ENSG00000139515
LINC02029	7.35215	0.388477	1.65239e-05	0.0152983	ENSG00000241544
Z99758.1	3.38712	0.732658	0.0005687	0.048126	ENSG00000235575
MMP8	-4.31462	0.457846	0.000189018	0.038739	ENSG00000118113
RPS27AP9	6.37997	0.00913872	8.5027e-05	0.0312769	ENSG00000242706
AC092138.2	-3.07251	2.34676	5.04791e-05	0.0258937	ENSG00000261818
GPR148	5.78576	-0.579369	0.000298699	0.0402139	ENSG00000173302
LINC01742	6.66147	0.0210903	0.000271437	0.0402139	ENSG00000275852
OSR2	6.28135	-0.0429005	0.000110507	0.0323159	ENSG00000164920
DUTP4	6.66921	0.0293337	0.000242647	0.0397856	ENSG00000229829
OR5A1	-6.21195	1.71711	9.15838e-06	0.0122588	ENSG00000172320
AC012355.1	-2.24586	2.92723	0.000265668	0.0402139	ENSG00000230975
AC093801.2	-5.59167	1.41072	0.000196543	0.0390454	ENSG00000248480
UNC119	5.70349	0.409507	0.000250377	0.0399693	ENSG00000109103
FOXI1	6.9503	0.161264	9.64177e-05	0.0322228	ENSG00000168269
AL513122.1	6.44815	-0.136572	0.000318518	0.0406496	ENSG00000214651
AC092059.1	4.67523	0.972441	0.000102702	0.0322228	ENSG00000239991
AC041040.1	5.27377	0.0946239	0.000112669	0.0323159	ENSG00000279881
SEPTIN14P4	4.24621	-0.284671	0.000205486	0.0390454	ENSG00000251155
AC027613.1	-1.67448	4.18781	0.000325704	0.0406496	ENSG00000249259
LYARP1	6.35752	-0.822523	0.000362676	0.0406496	ENSG00000229560
AC112721.1	-6.74038	0.85882	0.000106682	0.0322868	ENSG00000222022
AC016629.2	5.78019	1.58018	7.98293e-08	0.00151512	ENSG00000269600
SLC17A2	4.17353	1.0603	0.00019209	0.0387669	ENSG00000112337
ELL2P3	6.55016	-0.0647112	0.000369122	0.0406496	ENSG00000234765
AC022497.1	4.22675	1.25436	6.17626e-07	0.00382844	ENSG00000280399
LRRC36	-1.55359	4.40554	0.000209754	0.0390454	ENSG00000159708
OR7E83P	-7.63302	0.822185	0.000337505	0.0406496	ENSG00000249866
AC007541.1	5.13006	1.8829	1.26334e-07	0.0015985	ENSG00000260329
HMGN2P15	3.42743	0.637356	0.000472888	0.0444666	ENSG00000214578
HNRNPA3P13	5.61196	-0.690388	0.000588923	0.0489467	ENSG00000250826
PGAM4P2	-7.68559	0.793274	0.000324943	0.0406496	ENSG00000248488
NAA11	-2.23901	3.07247	0.000298752	0.0402139	ENSG00000156269
AC234064.1	7.30881	0.0888432	0.000101074	0.0322228	ENSG00000224630
AC116553.2	6.10239	-0.355474	0.000414777	0.0422105	ENSG00000279666
AL590064.1	6.43606	0.0207715	0.000357324	0.0406496	ENSG00000287837
AC068535.2	6.53595	-0.238187	0.000483205	0.0448459	ENSG00000287793
AC096751.1	4.44404	-0.198355	0.000349496	0.0406496	ENSG00000250596
WFDC12	6.27091	-0.0259024	0.000156718	0.0369385	ENSG00000168703
AL513325.1	-7.70832	1.48114	4.95483e-05	0.0257644	ENSG00000237861
AC009869.1	-4.85809	0.717187	0.000381871	0.0409122	ENSG00000286960
PRAC2	5.90147	-0.684841	0.000563628	0.0480781	ENSG00000229637
H1-12P	-4.91732	1.04593	0.000340736	0.0406496	ENSG00000216331
CCNJP1	6.95166	-0.215818	0.000209447	0.0390454	ENSG00000227491
AC104971.1	4.15918	-0.487708	0.000223094	0.0397856	ENSG00000267226
AP002982.2	6.32787	-0.268555	0.000276428	0.0402139	ENSG00000287654
AC068946.1	5.54124	-0.217425	0.000142062	0.0352118	ENSG00000280537
AC096588.1	-2.0573	3.64258	0.000252676	0.0399693	ENSG00000249392
AC006111.2	3.94999	-0.738506	0.000458596	0.0439781	ENSG00000263235
AC025187.1	-5.82278	2.56205	8.65134e-05	0.0312769	ENSG00000249994
DHRS4-AS1	2.46029	3.13021	0.000313605	0.0406496	ENSG00000215256
FOXQ1	3.1136	1.27037	0.000109255	0.0323159	ENSG00000164379
RPL19P14	-6.88815	0.233114	0.000566004	0.048126	ENSG00000240870
LINC02481	3.58848	0.643717	6.90455e-05	0.0301253	ENSG00000246526
AL445183.2	-5.74636	0.445564	0.000276739	0.0402139	ENSG00000235563
AC002407.1	3.97784	0.768639	0.00041627	0.042214	ENSG00000283638
AL159166.1	-7.75769	1.0999	0.000209992	0.0390454	ENSG00000231811
NF1P5	-3.6393	1.30278	0.000357734	0.0406496	ENSG00000175319
RPS17P5	5.95369	-0.637744	0.000219269	0.0396344	ENSG00000060303
AC244502.3	-7.74014	1.01158	0.000239008	0.0397856	ENSG00000259042
AC090510.4	3.50938	-0.376918	0.000288528	0.0402139	ENSG00000286877
HNRNPDLP3	5.88496	-0.547204	0.000470373	0.0444666	ENSG00000236185
AL161640.2	5.01789	0.11671	0.000137346	0.0347567	ENSG00000286210
AL512361.1	-7.38833	0.668301	0.000523404	0.0462044	ENSG00000258401
RPL34P22	5.89136	-0.548195	0.000480797	0.0447318	ENSG00000244267
FOXA1	5.23068	0.418507	4.12324e-05	0.0244171	ENSG00000129514
TRAJ25	-7.50471	0.858598	0.00037293	0.0407955	ENSG00000211864
AC022433.1	-1.9086	3.32307	0.00029281	0.0402139	ENSG00000288035
AP000797.2	7.23815	0.4982	5.5785e-05	0.0275006	ENSG00000244259
AC024405.1	5.58071	1.66949	1.35946e-08	0.000516036	ENSG00000214883
ZNF37A	5.00703	0.479809	0.00051714	0.0460558	ENSG00000075407
MIR9-1	-7.20124	0.672498	0.00036889	0.0406496	ENSG00000207933
PSMB3	-2.29271	3.27932	0.000288688	0.0402139	ENSG00000277791
AL596330.1	3.39205	1.96193	0.000112675	0.0323159	ENSG00000286174
MED15P7	5.45986	0.152106	9.89564e-05	0.0322228	ENSG00000234381
AC126323.5	5.18374	-0.300299	0.000569156	0.048126	ENSG00000260957
ZFYVE26	1.61257	6.30765	3.95253e-05	0.0244171	ENSG00000072121
GPR18	3.95602	0.136248	7.80466e-05	0.0304818	ENSG00000125245
AL021407.3	5.46184	-1.00983	0.000522361	0.0462044	ENSG00000218073
MYCBP	5.9373	-0.334602	0.00029342	0.0402139	ENSG00000214114
IGFL1P1	3.88318	0.845087	9.94868e-05	0.0322228	ENSG00000268879
OR4K13	5.45131	-0.307954	0.000164093	0.0373495	ENSG00000176253
RPSAP31	-4.22779	0.326742	0.000472692	0.0444666	ENSG00000234371
