## Supplementary material for "Dissecting the molecular landscape of Parkinson’s disease and Parkinson’s disease dementia using highly efficient snRNA-seq (HIF-snRNA-seq)": All-tablrs: inhibitory.xlsx

### Sheet: early.pdd.pd
gname	logFC	logCPM	PValue	FDR	ensemblID
AC013356.4	-6.93927	1.17499	0.000144362	0.0498254	ENSG00000259368
GNL3	-3.49852	3.79305	4.49297e-05	0.0308912	ENSG00000163938
AC063938.1	-4.07405	2.6165	5.72353e-05	0.0323396	ENSG00000241754
REG1B	-7.42293	1.86872	2.81261e-06	0.00803077	ENSG00000172023
AC027644.3	-4.11735	1.78226	4.26491e-05	0.0308912	ENSG00000272831
LINC01388	-7.84092	1.49508	1.6986e-05	0.0205191	ENSG00000231808
AC025575.2	-4.46191	1.28931	0.000137721	0.049154	ENSG00000258053
AL513497.1	-5.80737	1.63705	1.49061e-05	0.0203552	ENSG00000279443
AC025449.1	-4.68932	1.42078	7.46577e-05	0.0383653	ENSG00000270558
AC245140.2	-5.9728	1.88125	5.7661e-05	0.0323396	ENSG00000280195
CDKN2C	-4.35993	1.99885	0.000126012	0.049154	ENSG00000123080
OR8B12	-5.24633	1.88992	5.11444e-05	0.0308912	ENSG00000170953
OXER1	-5.80729	1.35896	0.000116027	0.0470992	ENSG00000162881
CCND1	-4.24792	3.12719	2.6863e-06	0.00803077	ENSG00000110092
AC108105.1	-7.53379	1.26457	3.81408e-05	0.0308912	ENSG00000287597
AC106820.5	-4.82222	2.56757	5.92035e-06	0.0106674	ENSG00000260874
NUDT18	-4.42693	1.68728	4.89731e-05	0.0308912	ENSG00000275074
AC025580.1	-5.51199	1.87903	0.00013214	0.049154	ENSG00000259342
BNIP3	-3.58398	4.74147	5.64667e-06	0.0106674	ENSG00000176171
RPS21P2	-7.4093	1.15496	8.34099e-05	0.0403036	ENSG00000230353
AC008798.2	-7.12791	1.88236	6.04006e-06	0.0106674	ENSG00000286538
AL121938.1	-5.75258	1.32387	4.14522e-05	0.0308912	ENSG00000286299
AC093019.1	-7.9642	1.81453	3.82967e-06	0.0100235	ENSG00000226952
CMA1	-6.81124	1.16079	7.41137e-05	0.0383653	ENSG00000092009
OR4D9	-4.63207	2.68205	0.000136758	0.049154	ENSG00000172742
AC007603.3	-4.93179	1.68364	6.65336e-05	0.0360291	ENSG00000283365
LINC02127	-5.86445	2.10555	4.23402e-06	0.0102294	ENSG00000261637
CTD-2194D22.4	-6.24745	1.38037	5.01105e-05	0.0308912	ENSG00000249326
AL365204.2	-7.4093	1.15496	8.34099e-05	0.0403036	ENSG00000237414
MIA-RAB4B	-5.67852	1.29129	0.000103516	0.0470992	ENSG00000268975
AC023855.1	-5.88385	0.912161	0.000105887	0.0470992	ENSG00000267638
PSMD10P2	-6.81316	1.54769	1.66298e-05	0.0205191	ENSG00000226652
AC023509.2	-5.25094	1.7959	2.65121e-05	0.0277564	ENSG00000257550
AC022690.1	-5.35372	1.83069	3.14992e-05	0.0299796	ENSG00000254425
BVES	-3.76892	2.33564	5.55901e-05	0.0323329	ENSG00000112276
AC009549.1	-5.29459	2.03654	4.85226e-05	0.0308912	ENSG00000270607
AC011611.5	-7.84092	1.49508	1.6986e-05	0.0205191	ENSG00000257941
HOXA10-AS	-6.24484	1.14471	0.000135933	0.049154	ENSG00000253187
AL591516.1	-8.71228	2.25111	3.04565e-07	0.00454347	ENSG00000276620
IGBP1P4	-8.39302	1.9659	1.49845e-06	0.00729356	ENSG00000250325
AL356800.1	-8.34108	1.92027	1.85776e-06	0.00729356	ENSG00000258934
AC021851.2	-2.5044	6.59776	0.000112514	0.0470992	ENSG00000287621
IRF6	-4.58242	1.60605	0.000109768	0.0470992	ENSG00000117595
AC022868.1	-4.99927	1.26138	0.000117182	0.0470992	ENSG00000253833
AC020651.1	-4.56921	1.41773	0.000111764	0.0470992	ENSG00000249474
AC016746.1	-5.76265	1.59818	2.2087e-05	0.023921	ENSG00000257045
AC025031.1	-4.79798	1.67546	5.41606e-05	0.0320958	ENSG00000257496
AC116353.5	-4.30077	1.44311	0.000141801	0.0494855	ENSG00000283155
AL158825.1	-8.39943	1.97404	1.1654e-06	0.00729356	ENSG00000224297
RNU6-703P	-5.30347	1.50273	5.06187e-05	0.0308912	ENSG00000252755
AC097173.1	-7.59749	1.29975	4.42929e-05	0.0308912	ENSG00000250183
OR5AR1	-8.28722	1.87321	2.31692e-06	0.00803077	ENSG00000172459
AL355607.1	-4.77431	2.02668	9.06035e-06	0.0135508	ENSG00000228216
AC110769.2	-4.39395	1.70428	7.45498e-05	0.0383653	ENSG00000270019
LINC01224	-4.44804	1.6587	3.46688e-05	0.0308912	ENSG00000269416
AC090816.1	-6.74298	1.8587	6.1135e-06	0.0106674	ENSG00000287204
AC007638.2	-5.04539	2.26757	7.44005e-06	0.0116838	ENSG00000263096
AL160396.2	-5.60162	1.16762	8.24275e-05	0.0403036	ENSG00000285672
ZNF773	-5.24086	1.24697	0.000134132	0.049154	ENSG00000152439
AC008440.1	-4.27009	3.19064	2.74404e-05	0.0278016	ENSG00000232220
ARPC3P5	-5.80453	1.02778	0.000131589	0.049154	ENSG00000214027
RUVBL1-AS1	-6.61304	1.29262	4.10873e-05	0.0308912	ENSG00000239608
ANKRD40CL	-5.3121	1.90575	6.95945e-06	0.0115043	ENSG00000167117
AL096869.3	-7.49606	1.47557	1.47053e-05	0.0203552	ENSG00000259789
MIR194-2HG	-5.57229	2.97267	9.99614e-07	0.00729356	ENSG00000229719
AC022523.1	-3.2481	4.71012	4.88516e-05	0.0308912	ENSG00000259199
KLRA1P	-3.91992	2.56984	0.000135484	0.049154	ENSG00000256667
AC010883.3	-5.54645	2.88594	4.33979e-07	0.00454347	ENSG00000287387
PKP1	-4.99458	1.52967	4.19143e-05	0.0308912	ENSG00000081277
AC104561.4	-6.39153	1.59526	2.20027e-05	0.023921	ENSG00000287166
AC109642.1	-5.29591	1.41627	0.000106071	0.0470992	ENSG00000287658
AL355377.2	-6.82267	1.21462	4.25336e-05	0.0308912	ENSG00000279489
AC000072.1	-4.51951	2.29698	3.86594e-05	0.0308912	ENSG00000286367
AC092848.2	-3.94741	2.08993	0.000116136	0.0470992	ENSG00000287953
FP565260.6	-5.25365	1.70808	1.80755e-05	0.0210265	ENSG00000280433
AC104809.2	-7.26654	1.39397	5.00683e-05	0.0308912	ENSG00000233392
AL391863.1	-6.63426	2.08086	1.82144e-06	0.00729356	ENSG00000229502
AC007218.3	-5.67916	1.4788	4.31483e-05	0.0308912	ENSG00000287830
AC067960.1	-5.33694	1.36491	0.000118468	0.0470992	ENSG00000234455
AC019064.1	-7.49695	1.46105	2.919e-05	0.02865	ENSG00000237320
AC006210.2	-5.93094	1.4982	3.268e-05	0.0301886	ENSG00000238247
CLEC14A	-4.07965	1.75822	0.000106841	0.0470992	ENSG00000176435
AC005479.1	-7.22602	1.26751	7.57339e-05	0.0383653	ENSG00000259005
AL160411.1	-4.13902	1.61203	0.000127044	0.049154	ENSG00000229262
AF274573.1	-6.37186	1.11703	0.000139371	0.049184	ENSG00000230153
LINC01764	-5.52263	1.11344	0.000109672	0.0470992	ENSG00000267308

### Sheet: late.pdd.pd
gname	logFC	logCPM	PValue	FDR	ensemblID
AC069061.2	5.88074	1.31029	0.000186606	0.0325508	ENSG00000264734
TSPEAR-AS1	6.36682	1.30028	0.000171707	0.0317381	ENSG00000235890
ARHGAP19	7.68911	2.32377	2.27782e-06	0.0059387	ENSG00000213390
P2RY2	5.24219	2.27419	3.89797e-05	0.0145533	ENSG00000175591
IRAIN	5.91149	2.01188	0.000180393	0.0322468	ENSG00000259424
LINC02670	6.43665	1.09239	0.000119437	0.0249513	ENSG00000224788
SNHG20	4.31263	1.4449	0.000196088	0.0330985	ENSG00000234912
AL049649.1	3.16838	1.38624	0.000245919	0.0374251	ENSG00000230990
AC021269.2	6.62038	1.47359	0.00010604	0.0231912	ENSG00000255401
WARS1P1	6.00612	2.17413	0.000203953	0.0336768	ENSG00000225802
AC010768.3	7.09481	1.67331	3.1134e-05	0.0136147	ENSG00000255106
AL034548.1	6.39361	1.30277	0.000231986	0.0361372	ENSG00000272874
AC044784.1	-6.29598	1.87808	0.00034018	0.0440553	ENSG00000223808
AC243965.2	4.80395	1.89105	3.58737e-05	0.0141644	ENSG00000275552
RNU2-49P	5.43716	1.23528	0.000269931	0.0390154	ENSG00000222598
AP003973.3	-6.53293	2.28492	6.27298e-05	0.0177059	ENSG00000287028
ARHGEF39	3.88999	2.56325	4.54198e-05	0.0148579	ENSG00000137135
SYF2P2	7.02803	1.46496	3.33935e-05	0.0136147	ENSG00000233148
AP003469.1	4.96469	1.88484	4.97709e-05	0.0154863	ENSG00000253355
IGKV3D-11	6.62038	1.47359	0.00010604	0.0231912	ENSG00000211632
HMGN1P15	-7.17683	2.06434	0.000288011	0.040302	ENSG00000250197
AC080129.1	-5.83726	2.98329	2.27631e-05	0.0119322	ENSG00000229964
BTG3P1	6.88715	1.68326	4.20598e-05	0.0146872	ENSG00000235334
AC023090.2	5.93025	2.03901	0.000162849	0.0309075	ENSG00000279077
AC117569.1	-5.45118	1.7671	0.000136774	0.0270468	ENSG00000264587
AL928921.1	5.82136	1.53261	1.72306e-05	0.0108009	ENSG00000235263
AL354726.1	6.3575	1.10464	0.000291333	0.0405948	ENSG00000236896
TUBA4B	-4.06424	2.7385	5.52372e-05	0.0168903	ENSG00000243910
TMPRSS3	-4.2795	3.21492	0.000270546	0.0390154	ENSG00000160183
LINC01794	2.76078	4.8065	3.10553e-05	0.0136147	ENSG00000233128
AC048382.4	-7.09146	1.98659	0.000360492	0.045788	ENSG00000259551
AC007773.1	-3.115	2.90149	0.000323181	0.042691	ENSG00000267213
AC122129.1	3.83732	3.42274	7.22371e-05	0.0193948	ENSG00000197815
AL591848.3	3.58384	1.40683	0.000405645	0.0481211	ENSG00000260698
AL162425.1	3.98922	1.57414	0.000422875	0.0485153	ENSG00000236461
PLA2G4D	-3.81384	2.04156	0.000276974	0.0395751	ENSG00000159337
HSP90AB6P	6.5619	1.84333	1.86681e-05	0.0110561	ENSG00000235137
ATP2B1-AS1	3.42943	3.20798	1.07944e-05	0.00938087	ENSG00000271614
SLAMF7	4.99314	1.05696	0.0003774	0.0466167	ENSG00000026751
AC005863.1	5.94368	2.46938	1.80763e-06	0.00578424	ENSG00000205325
LINC02121	4.95809	1.37985	0.000260102	0.038273	ENSG00000250529
SCGB1D1	5.56056	1.08981	0.000206723	0.0337961	ENSG00000168515
SPRR2D	6.98403	1.57965	4.46573e-05	0.0148579	ENSG00000163216
AC079178.1	-5.58749	2.51106	3.1891e-05	0.0136147	ENSG00000231388
AC005180.2	-4.95502	2.13304	0.000404776	0.0481211	ENSG00000267505
PRKXP1	5.23968	2.48938	1.41415e-05	0.0108009	ENSG00000259205
AP001037.1	3.89192	3.3692	3.16116e-05	0.0136147	ENSG00000287470
MYLK-AS2	5.78513	1.16264	0.000252122	0.0378457	ENSG00000250174
JTB	7.66572	2.30313	2.51762e-06	0.0059387	ENSG00000143543
AL139806.1	-5.00465	1.64712	0.0003679	0.0461234	ENSG00000220291
AC073592.1	6.15448	1.75011	1.30857e-05	0.0107769	ENSG00000214650
AC022150.3	-7.58318	2.31376	0.000115118	0.0244073	ENSG00000269349
AL132708.1	-5.24185	2.89456	0.000254826	0.0380786	ENSG00000256357
PATE1	-5.24836	1.76293	0.000328188	0.0430083	ENSG00000171053
AC011317.1	5.6015	1.34047	0.000103224	0.0231912	ENSG00000287688
FAM155A-IT1	-7.9823	2.82665	3.26399e-05	0.0136147	ENSG00000227248
AC027682.7	-7.2177	2.10184	0.000258575	0.038273	ENSG00000280214
ATP6V1FNB	2.77175	1.52797	0.000429302	0.0488872	ENSG00000272899
AC023787.1	6.80353	1.24727	9.82308e-05	0.0231912	ENSG00000286188
AC005838.2	7.66572	2.30313	2.51762e-06	0.0059387	ENSG00000266538
GHET1	6.67337	1.8933	4.5534e-06	0.00702385	ENSG00000281189
AC092378.1	-3.73659	2.55011	5.92027e-05	0.0174733	ENSG00000261638
AC254633.1	5.48586	1.17856	0.000263753	0.0385407	ENSG00000272482
NECTIN1-AS1	-4.10662	2.20467	0.000431621	0.0489823	ENSG00000255247
RPL29P30	4.56549	1.04997	0.000409521	0.0481282	ENSG00000235420
HGC6.3	-4.81428	2.57698	0.000132313	0.0264818	ENSG00000235994
TMEM63A	-2.27727	7.39477	0.000107139	0.0232774	ENSG00000196187
AL353625.1	6.64337	1.44945	0.000104095	0.0231912	ENSG00000213073
MCM5	2.80855	2.42728	0.000396216	0.0477542	ENSG00000100297
DNAL4	-7.72276	2.57665	6.60502e-05	0.0183298	ENSG00000100246
GUSBP12	6.93363	1.45149	4.23456e-05	0.0146872	ENSG00000169325
RPL5P26	-7.31216	2.19477	0.000201578	0.0336208	ENSG00000230469
AC013270.1	4.9209	1.28963	7.85841e-05	0.0205965	ENSG00000235480
MATN1	4.53665	1.26331	3.92692e-05	0.0145533	ENSG00000162510
LCE1A	6.74087	1.56722	6.84456e-05	0.0185274	ENSG00000186844
AP003307.1	5.40789	1.45593	9.32652e-05	0.0228148	ENSG00000288012
CTHRC1	-4.84831	4.36709	2.83407e-06	0.00623948	ENSG00000164932
SCARNA9	6.69072	1.48634	8.73395e-05	0.0221869	ENSG00000254911
CR559946.2	6.48871	1.37351	0.000155539	0.0298635	ENSG00000279182
PRAMEF19	-7.62718	2.35789	0.000102578	0.0231912	ENSG00000204480
RBMX2P2	4.7944	1.42778	0.000114996	0.0244073	ENSG00000213423
FMOD	-4.35187	1.90527	0.00040926	0.0481282	ENSG00000122176
CDH16	4.73454	2.37775	4.69576e-05	0.0152032	ENSG00000166589
AC090004.1	-4.37254	2.56565	0.000221742	0.035721	ENSG00000268279
LINC00427	-4.17815	2.56582	8.87314e-05	0.0223414	ENSG00000236463
RARRES2P5	-7.11335	2.01239	0.000332501	0.0432408	ENSG00000260967
LPP-AS2	5.7062	3.51263	3.63097e-07	0.00375631	ENSG00000270959
AL035413.2	4.45521	0.9663	0.000332582	0.0432408	ENSG00000286064
FAM133FP	5.52741	1.24556	0.000293208	0.040681	ENSG00000225934
RPSAP23	-7.57318	2.43413	9.93779e-05	0.0231912	ENSG00000230391
AC105129.3	-5.14811	2.52318	0.000154127	0.0297655	ENSG00000270690
CENPNP2	-5.87139	2.00055	0.000260762	0.038273	ENSG00000228615
AL158832.1	5.30197	1.49558	9.32655e-05	0.0228148	ENSG00000235880
AC121334.4	-6.61844	2.83205	2.52253e-05	0.012601	ENSG00000286576
AC087645.1	6.39361	1.30277	0.000231986	0.0361372	ENSG00000267624
AC110772.2	-3.87418	2.3515	0.000231152	0.0361372	ENSG00000250971
AL138808.1	5.45046	1.17018	0.000120133	0.0249513	ENSG00000237832
AC093835.1	4.18148	1.36162	6.80791e-05	0.0185274	ENSG00000251298
OR7E136P	8.29235	2.77154	2.76576e-07	0.00375631	ENSG00000205897
UBE2F	5.97436	1.33626	0.00016231	0.0309075	ENSG00000184182
ZNF512	6.86585	1.62543	4.89142e-05	0.0154863	ENSG00000243943
AC026462.5	7.29116	1.95968	5.79706e-06	0.00734814	ENSG00000285800
PHOX2B	6.96297	1.56211	2.07569e-05	0.0110561	ENSG00000109132
AC010335.3	6.25881	1.16277	0.000379721	0.0466167	ENSG00000280121
IL17F	5.79031	1.8394	3.23709e-05	0.0136147	ENSG00000112116
SMARCC2	-8.08823	2.78081	2.03276e-05	0.0110561	ENSG00000139613
AC142381.3	-4.11883	3.01335	3.96619e-05	0.0145533	ENSG00000260628
ZNF419	7.16247	1.86954	1.73343e-05	0.0108009	ENSG00000105136
TMEM114	-3.06633	2.63787	0.000311105	0.0417222	ENSG00000232258
RPL36AP39	6.00679	2.62239	1.61986e-06	0.00578424	ENSG00000230980
AC105235.1	7.4081	2.07851	6.73843e-06	0.00767345	ENSG00000279786
PPAN	-7.47539	2.34174	0.000129599	0.0260969	ENSG00000130810
RPL30P9	6.92149	1.71086	3.60287e-05	0.0141644	ENSG00000242709
CALM2	-4.84718	3.6515	0.000417736	0.0485153	ENSG00000143933
SMDT1	3.51819	2.20588	3.06482e-05	0.0136147	ENSG00000183172
CD177	4.43476	1.05378	0.000235913	0.0364056	ENSG00000204936
TSTD1	6.64337	1.44945	0.000104095	0.0231912	ENSG00000215845
HES1	3.03089	3.11922	0.000226599	0.0361372	ENSG00000114315
AC104211.1	4.90598	2.34598	4.67917e-06	0.00702385	ENSG00000253177
AC105339.6	7.48557	2.18199	3.60526e-06	0.00684196	ENSG00000286817
RAB11FIP1P1	4.20448	1.20862	0.00022146	0.035721	ENSG00000228492
AL158828.1	-2.82279	3.42385	0.000424567	0.0485153	ENSG00000235819
AC140847.1	4.83362	1.16118	0.000269747	0.0390154	ENSG00000255628
AC006042.2	7.16247	1.86954	1.73343e-05	0.0108009	ENSG00000233264
AP005329.3	6.2313	1.34631	4.82708e-05	0.0154766	ENSG00000272688
AL020994.3	-5.99329	2.18799	0.000149726	0.0290855	ENSG00000233574
RNU2-31P	4.59445	1.2976	0.000403844	0.0481211	ENSG00000252763
RN7SL775P	6.73656	1.52235	7.96967e-05	0.0207237	ENSG00000243370
AL645768.1	-5.45891	2.54257	6.22237e-05	0.0177059	ENSG00000286502
HNRNPA1	-7.46595	2.11235	0.000173787	0.0317381	ENSG00000135486
AC108471.1	5.12296	0.940112	0.000419769	0.0485153	ENSG00000249019
AC114752.1	-6.91271	1.86564	0.000423047	0.0485153	ENSG00000238012
AC026362.2	6.43648	1.29221	0.000203084	0.0336768	ENSG00000280381
TNNC1	5.85716	1.41133	0.00010082	0.0231912	ENSG00000114854
AP002358.1	6.08228	2.32441	1.25675e-06	0.00570123	ENSG00000214797
ATOH1	6.48819	1.26843	0.000123126	0.0252555	ENSG00000172238
AL603910.1	4.22453	2.29865	0.000115296	0.0244073	ENSG00000223821
VRK2	-1.94667	4.96818	0.000406546	0.0481211	ENSG00000028116
AP002840.1	5.8037	1.67655	1.14995e-05	0.00973743	ENSG00000256757
AL354718.3	1.97322	6.32999	0.000174913	0.0317381	ENSG00000276832
FOXO3B	6.90647	1.65826	4.19447e-05	0.0146872	ENSG00000240445
AC007795.1	5.26767	1.45286	0.000102546	0.0231912	ENSG00000267617
AC126773.4	5.1854	1.69526	9.31453e-05	0.0228148	ENSG00000260577
AL391557.1	-4.32459	2.70546	0.000113043	0.0243996	ENSG00000287980
AP000593.2	6.98867	1.58566	4.4307e-05	0.0148579	ENSG00000228286
AP003717.1	-3.47903	2.75519	0.000176973	0.0319363	ENSG00000255847
RNU1-115P	7.27971	2.00595	1.00938e-05	0.00925942	ENSG00000202199
AL359853.1	4.82887	1.32703	0.000197563	0.0331184	ENSG00000229407
SYNGR4	3.77734	3.40099	8.29131e-05	0.0213916	ENSG00000105467
AC067852.3	7.32084	2.00365	9.63934e-06	0.00909513	ENSG00000267632
AC011524.1	4.20327	1.39281	0.000281819	0.0396433	ENSG00000267027
HMGCS2	5.40754	2.42142	1.64966e-05	0.0108009	ENSG00000134240
AC099654.15	4.72954	1.29526	0.000105909	0.0231912	ENSG00000286436
AC113208.3	4.81114	1.96804	0.000228377	0.0361372	ENSG00000260660
MTND5P6	-6.76244	1.83186	0.000379703	0.0466167	ENSG00000228440
AC092723.4	-5.63756	1.74373	0.000298377	0.0408864	ENSG00000285040
NHP2P1	-4.42808	2.62964	0.000215334	0.0350305	ENSG00000105988
SALRNA1	6.28415	1.23435	0.00020604	0.0337961	ENSG00000258952
ANKRA2	-2.83714	3.53195	0.000301835	0.0411892	ENSG00000164331
AC003087.1	6.33068	1.38535	5.61922e-05	0.0170173	ENSG00000227930
AC004014.2	5.51419	1.51592	3.1336e-05	0.0136147	ENSG00000279043
LINC02780	3.78295	2.72674	0.000134658	0.0267888	ENSG00000284668
RNF151	7.43753	2.10423	5.99272e-06	0.00734814	ENSG00000179580
SHC1	2.91603	2.3213	0.000163787	0.030908	ENSG00000160691
AL163534.1	6.9404	1.55263	4.26953e-05	0.0146872	ENSG00000287546
PAGR1	-6.93427	1.7566	0.00042393	0.0485153	ENSG00000280789
AL031123.5	5.5046	1.72258	1.52332e-05	0.0108009	ENSG00000288046
DPEP3	6.07935	1.57344	3.70855e-05	0.0142408	ENSG00000141096
AL035443.1	7.48649	2.14707	3.48343e-06	0.00684196	ENSG00000224765
SIGLEC20P	5.09201	2.08212	3.99656e-06	0.00694644	ENSG00000268336
ITIH4-AS1	4.35878	0.929033	0.000240333	0.0369151	ENSG00000239799
AC009554.2	-7.1405	1.98263	0.00024541	0.0374251	ENSG00000285863
MIR7-2	3.88561	3.25585	3.665e-05	0.0142392	ENSG00000207703
AL049651.1	-5.09306	2.07232	0.000272048	0.0390614	ENSG00000230492
LRRC61	3.94762	1.83381	0.000182421	0.0322468	ENSG00000127399
TTC22	-4.2599	4.10428	9.76864e-05	0.0231912	ENSG00000006555
PPFIA1P1	5.7747	1.04106	0.000279221	0.0395751	ENSG00000271639
ISY1	-6.15073	1.80439	0.000320147	0.0426045	ENSG00000240682
AC044913.2	7.47976	1.88842	9.33479e-06	0.00906682	ENSG00000258965
RPS3P6	-7.3338	2.20922	0.000189906	0.0325508	ENSG00000213363
LCT	-3.45192	3.34291	0.000183825	0.0322906	ENSG00000115850
RSPO1	-5.12872	3.39564	1.33798e-05	0.0107769	ENSG00000169218
ARPC4	5.52876	1.48399	4.54412e-05	0.0148579	ENSG00000241553
AL391005.1	6.29085	1.14631	0.000358135	0.0456643	ENSG00000279725
AC006028.1	6.88715	1.68326	4.20598e-05	0.0146872	ENSG00000231357
MTND4P11	5.83151	2.107	5.86353e-06	0.00734814	ENSG00000234099
AC018450.1	4.61859	1.63752	0.000228878	0.0361372	ENSG00000241679
AL731566.2	7.02926	1.47783	2.35821e-05	0.0120933	ENSG00000273891
AP001178.4	5.0561	1.74733	5.01767e-05	0.0154863	ENSG00000288533
AC073648.2	-6.21171	2.09731	0.000174818	0.0317381	ENSG00000249347
MFSD1P1	-7.03907	2.61113	6.80292e-05	0.0185274	ENSG00000261868
AC117522.3	6.43315	1.14809	0.000294415	0.040681	ENSG00000250253
AC098934.1	-3.76122	3.7708	0.000172632	0.0317381	ENSG00000234996
SYNE3	-2.76766	3.75695	1.96127e-05	0.0110561	ENSG00000176438
AC013762.1	-3.28708	2.89576	0.000260735	0.038273	ENSG00000255558
AC055811.3	6.32057	1.20712	0.000308	0.0417222	ENSG00000266498
PLCE1-AS2	-4.3871	2.90484	8.55717e-05	0.0219064	ENSG00000232913
AL512604.3	5.88432	1.84357	7.95453e-06	0.00847388	ENSG00000260100
AC016769.6	-4.85558	2.27023	0.000187438	0.0325508	ENSG00000287317
RBFA	-7.77852	2.6301	5.66832e-05	0.0170173	ENSG00000101546
TUSC1	3.80953	3.03493	1.92167e-05	0.0110561	ENSG00000198680
C22orf31	4.28144	2.47202	9.50191e-05	0.0230729	ENSG00000100249
ZNF726	2.71893	2.41313	0.000388933	0.0473722	ENSG00000213967
ZNF763	3.34465	2.01313	0.000374242	0.0464623	ENSG00000197054
POTEJ	-3.39505	2.66988	0.000233925	0.0362683	ENSG00000222038
AL592076.1	-8.28359	3.01363	1.04696e-05	0.0093445	ENSG00000224348
RN7SKP191	-7.77956	2.53426	6.53395e-05	0.0182862	ENSG00000201583
TMBIM7P	2.84903	5.57136	2.55653e-05	0.012601	ENSG00000230927
GPR174	-3.3876	2.6104	0.000192732	0.0328082	ENSG00000147138
AC091152.3	6.64557	2.29822	1.92668e-06	0.00578424	ENSG00000271222
RPL12P38	4.78093	2.13667	6.00398e-05	0.0174733	ENSG00000213228
TERC	4.76089	1.26473	2.88878e-05	0.0136147	ENSG00000270141
DUSP8P5	6.98441	1.7218	3.32028e-05	0.0136147	ENSG00000235316
AC092335.1	3.70071	0.863657	0.00036297	0.0459261	ENSG00000250448
AL353811.1	-3.36021	3.03993	0.000231829	0.0361372	ENSG00000269957
OR4C6	6.8606	1.35659	8.93008e-05	0.0223414	ENSG00000181903
RN7SKP279	7.2955	1.84842	1.39714e-05	0.0108009	ENSG00000223315
AP001187.1	6.66312	1.31992	0.000139164	0.0273557	ENSG00000230835
AL591212.2	4.24398	1.63994	0.000119027	0.0249513	ENSG00000235224
RNU6-887P	7.19761	1.76192	2.06495e-05	0.0110561	ENSG00000222592
SATB1	6.3797	1.25025	0.000249139	0.0375688	ENSG00000182568
AC093028.1	6.3797	1.25025	0.000249139	0.0375688	ENSG00000279462
AL157831.2	5.15577	1.11946	0.000403961	0.0481211	ENSG00000260205
AC117469.1	6.42941	1.14347	0.000295713	0.0406901	ENSG00000286317
MIR548AI	6.44195	1.33857	0.000189276	0.0325508	ENSG00000265226
AC078991.1	6.98778	1.76451	2.85785e-05	0.0136147	ENSG00000237730
AC074141.1	6.59439	1.41164	0.000124769	0.0254344	ENSG00000283236
AC012615.1	-4.79609	2.60207	1.49348e-05	0.0108009	ENSG00000261526
AC124319.3	7.16247	1.86954	1.73343e-05	0.0108009	ENSG00000280248
AL662844.4	-6.0827	1.78649	0.000374018	0.0464623	ENSG00000272501
AC114786.1	6.1299	1.50985	6.03186e-05	0.0174733	ENSG00000249763
RNU7-176P	-7.37052	2.24343	0.000172041	0.0317381	ENSG00000238962
LINC02620	5.00273	1.13297	0.000348723	0.0448102	ENSG00000225768
ARL2BPP6	5.02148	1.5925	9.8646e-05	0.0231912	ENSG00000248355
KNOP1P4	-8.57758	3.40883	6.61148e-06	0.00767345	ENSG00000232422
AL445193.2	5.39421	2.91507	5.68724e-07	0.00375631	ENSG00000235038
MAGOHB	3.37612	2.52202	3.84914e-05	0.0145533	ENSG00000111196
AC234775.4	-3.80035	2.98115	0.000321236	0.0426045	ENSG00000286000
LINC02509	-6.45599	2.48353	2.38028e-05	0.0120933	ENSG00000250263
MTND4P8	8.0963	2.4845	7.20567e-07	0.003966	ENSG00000248548
LINC02010	7.06683	1.44616	5.01137e-05	0.0154863	ENSG00000242671
FAM3D-AS1	-3.59757	3.23479	0.00012821	0.0259756	ENSG00000244383
IGLC4	7.62748	2.148	3.72927e-06	0.00684196	ENSG00000254029
AC100860.1	-6.87587	2.59411	4.4127e-05	0.0148579	ENSG00000253266
AC004951.1	7.43605	2.10262	6.00775e-06	0.00734814	ENSG00000228434
AC011005.3	6.00497	1.51452	7.62944e-05	0.0201564	ENSG00000241573
AC091047.1	-7.66189	3.04971	7.9508e-06	0.00847388	ENSG00000254557
AC007541.1	3.96706	1.84912	0.000141015	0.0275554	ENSG00000260329
ZNF72P	-5.47776	1.63312	0.000392744	0.0475091	ENSG00000184624
PGAM4P2	-7.50793	2.26316	9.72395e-05	0.0231912	ENSG00000248488
IL1R1-AS1	6.11279	1.97811	5.57964e-06	0.00734814	ENSG00000226925
AC011498.2	6.21073	1.18433	0.000190235	0.0325508	ENSG00000267030
AP005329.1	4.2303	1.01873	0.000368719	0.0461234	ENSG00000264235
AL031674.1	-3.12542	2.14747	0.000351111	0.0449422	ENSG00000232294
AC023468.1	-3.8496	3.12989	0.000309631	0.0417222	ENSG00000287147
LINC02016	-2.58527	3.17722	0.000311288	0.0417222	ENSG00000244215
LINC02537	6.10475	1.10721	0.000417427	0.0485153	ENSG00000283215
C7orf65	4.15174	1.38413	0.00032486	0.0427418	ENSG00000221845
AC023161.1	-6.68974	2.5354	1.96553e-05	0.0110561	ENSG00000257400
LINC00838	-5.28187	1.69949	0.000282103	0.0396433	ENSG00000261683
TROAP	4.58739	1.9971	6.16892e-05	0.0177059	ENSG00000135451
ZNF626	6.90647	1.65826	4.19447e-05	0.0146872	ENSG00000188171
AC090952.2	4.40027	2.60959	3.49539e-05	0.014077	ENSG00000283392
GLTPD2	4.49949	1.50004	0.000365483	0.0460676	ENSG00000182327
AC025164.2	6.04637	1.09648	0.000342663	0.0442035	ENSG00000287714
SERPINA7	6.73307	1.68293	2.01078e-05	0.0110561	ENSG00000123561
PCDH8P1	-4.72751	2.65881	0.000278411	0.0395751	ENSG00000225510
RPS28P4	7.35052	2.02904	8.53468e-06	0.00880779	ENSG00000237039
AC003986.1	4.52742	0.905854	0.00038753	0.0473722	ENSG00000229533
LINC01718	7.19761	1.76192	2.06495e-05	0.0110561	ENSG00000229606
AC010619.1	4.52056	2.23481	0.000121684	0.0251156	ENSG00000269469
LINC02365	-2.90552	2.53405	0.000390178	0.0473722	ENSG00000254233
OR4C3	6.17048	1.90034	8.88683e-06	0.00889329	ENSG00000176547
LINC01555	-6.59489	2.39305	2.81664e-05	0.0136147	ENSG00000180869
MYOG	3.92723	2.85168	0.000101943	0.0231912	ENSG00000122180
AC104985.1	5.10893	1.85635	1.56616e-05	0.0108009	ENSG00000267746
AC036164.1	-6.96606	1.75716	0.000420824	0.0485153	ENSG00000263017
MIR5094	6.49108	1.33307	0.000182599	0.0322468	ENSG00000264966
AC093107.1	6.37394	1.29553	0.000173804	0.0317381	ENSG00000223718
AC053503.5	6.11725	2.60206	1.38111e-06	0.00570123	ENSG00000280323
AC073863.1	6.19516	2.49053	2.52109e-07	0.00375631	ENSG00000257359
LINC01816	5.34679	2.09374	1.67906e-05	0.0108009	ENSG00000231327
AC026624.1	5.79754	1.87677	4.47795e-06	0.00702385	ENSG00000285974
WWTR1-IT1	6.49108	1.33307	0.000182599	0.0322468	ENSG00000241985
GALNTL5	2.28997	5.19701	0.000196442	0.0330985	ENSG00000106648
FAM228A	3.34477	2.02092	6.03082e-05	0.0174733	ENSG00000186453
