## Supplementary material for "Dissecting the molecular landscape of Parkinson’s disease and Parkinson’s disease dementia using highly efficient snRNA-seq (HIF-snRNA-seq)": All-tablrs: microglia.xlsx

### Sheet: early.pdd.pd
gname	logFC	logCPM	PValue	FDR	ensemblID
IGBP1P4	-7.36196	2.01832	8.88592e-05	0.0443666	ENSG00000250325
LINC01281	-7.63566	2.5963	1.08872e-05	0.0142368	ENSG00000235304
RIMKLBP2	-7.3749	3.06373	5.47751e-07	0.00321659	ENSG00000225920
LINC01648	-6.43191	2.47727	8.4902e-06	0.0129527	ENSG00000233399
AC022730.3	-6.11437	2.77657	6.22553e-06	0.0107195	ENSG00000253143
TMCO5A	-5.16459	3.9896	6.23291e-06	0.0107195	ENSG00000166069
ZNF493	-3.47899	5.42748	1.8296e-05	0.0179438	ENSG00000196268
ACMSD	-4.69687	4.07604	2.67717e-06	0.00625717	ENSG00000153086
RDH14	-5.50006	1.99646	9.97333e-05	0.0489067	ENSG00000240857
FAM181B	-4.22096	3.9678	4.30116e-05	0.0310826	ENSG00000182103
RNU6-703P	-6.13947	2.41123	4.17236e-05	0.0309668	ENSG00000252755
SMIM22	-5.26281	3.6044	1.16308e-06	0.00354882	ENSG00000267795
EXTL2	-4.74767	4.17807	9.52809e-07	0.00327064	ENSG00000162694
TRIM68	-5.92655	2.69084	1.39596e-05	0.0159727	ENSG00000167333
AC073987.1	-5.51251	3.16771	1.68388e-05	0.0174793	ENSG00000229209
ZFP92	-5.78639	2.99858	2.38313e-05	0.0225666	ENSG00000189420
AL596325.1	-7.19376	2.18031	7.19941e-05	0.0380198	ENSG00000259788
AC068700.1	-5.25099	3.07945	4.69078e-05	0.0323349	ENSG00000260398
AC092447.1	-7.48496	2.11495	5.2293e-05	0.0326368	ENSG00000213067
ZNF773	-5.26843	2.83551	6.59216e-05	0.0369443	ENSG00000152439
LINC02460	-8.28481	2.88032	9.02631e-07	0.00327064	ENSG00000255714
LINC01564	-6.57811	2.55243	6.24564e-06	0.0107195	ENSG00000235899
AC110285.6	-5.17985	2.60281	2.8891e-05	0.0255928	ENSG00000279692
AC011239.1	-6.59543	4.08697	1.23179e-08	0.000169131	ENSG00000224361
KLF11	-4.50681	3.16337	5.58335e-05	0.0333314	ENSG00000172059
AC078880.3	-7.48496	2.11495	5.2293e-05	0.0326368	ENSG00000271579
AC006547.2	-3.99929	3.96267	3.12484e-05	0.026816	ENSG00000243762
CFHR1	-6.44325	2.1879	3.98902e-05	0.0304284	ENSG00000244414
AC023157.2	-4.68738	3.27011	7.17656e-05	0.0380198	ENSG00000276900
AC122138.1	-7.16061	3.21882	7.02798e-07	0.00321659	ENSG00000250024
TRIM7	-5.09793	3.10891	1.34021e-05	0.0159727	ENSG00000146054
LINC02690	-8.28372	3.03759	6.77298e-07	0.00321659	ENSG00000255226
AL021396.1	-6.27248	2.69406	9.37649e-06	0.013552	ENSG00000229766
AC108733.1	-5.68477	2.39626	8.52373e-05	0.0433463	ENSG00000239767
FAM43A	-4.767	3.63882	1.22782e-05	0.015326	ENSG00000185112
ALOXE3	-4.76318	4.27398	2.73428e-06	0.00625717	ENSG00000179148
AC044873.1	-7.59849	2.20678	3.53121e-05	0.0285207	ENSG00000266273
AC069549.2	-6.46321	2.65127	3.46851e-05	0.0285207	ENSG00000287613
TMEM204	-6.64278	2.97503	1.74255e-06	0.0047852	ENSG00000131634
THCAT158	-4.72481	3.08387	2.69926e-05	0.0247081	ENSG00000263293
AC021220.2	-7.29193	2.34313	3.94942e-05	0.0304284	ENSG00000287060
ADH1A	-7.48496	2.11495	5.2293e-05	0.0326368	ENSG00000187758
SDF2L1	-5.2304	2.50897	6.44466e-05	0.0368702	ENSG00000128228
C4orf33	-5.04299	3.40363	6.97553e-06	0.0112679	ENSG00000151470
ALOX15P2	-5.03694	2.47684	5.76318e-05	0.0336729	ENSG00000188101
ADAT1	-3.77971	5.26035	4.6273e-06	0.00977463	ENSG00000065457
AP005242.1	-5.26836	2.75686	1.71859e-05	0.0174793	ENSG00000263635
AC087897.2	-5.07175	2.46276	7.60538e-05	0.0394059	ENSG00000258119
AC005789.1	-8.28372	3.03759	6.77298e-07	0.00321659	ENSG00000267090
AC017076.1	-4.95211	3.17565	1.59807e-05	0.0174793	ENSG00000271947
LINC01282	-6.15815	2.31986	4.94257e-05	0.0326368	ENSG00000236747
SNHG9	-5.16255	2.70584	5.50478e-05	0.0333314	ENSG00000255198
LINC01201	-4.641	3.1884	7.06565e-05	0.0380198	ENSG00000228659
AC105031.1	-7.69015	2.55531	1.0697e-05	0.0142368	ENSG00000253581
SLC25A15	-4.5404	3.17079	4.70994e-05	0.0323349	ENSG00000102743

### Sheet: late.pdd.pd
gname	logFC	logCPM	PValue	FDR	ensemblID
FXYD6	6.3072	2.41958	0.000164959	0.0410551	ENSG00000137726
AL590822.3	3.59253	3.05975	0.000173642	0.0421448	ENSG00000287356
OR4C1P	-6.75671	2.80929	0.000180189	0.0425763	ENSG00000254576
AL138966.2	5.8518	1.87471	0.000236175	0.0460086	ENSG00000277368
AC069061.2	5.29005	2.3272	0.000225812	0.0460086	ENSG00000264734
H2BC4	4.24234	3.50903	6.77618e-05	0.0282721	ENSG00000180596
TUBB8P7	-4.9422	2.69848	0.000122835	0.0379727	ENSG00000261812
KRT19P3	6.63544	2.62377	5.96872e-05	0.0273788	ENSG00000249681
GIMD1	-7.40197	3.36574	1.41415e-05	0.0106489	ENSG00000250298
TMEM273	5.18287	3.83316	1.1992e-05	0.0106489	ENSG00000204161
SNORD115-15	6.17271	2.32226	0.000283224	0.0493848	ENSG00000201679
AL136131.3	5.32457	3.46835	6.87162e-06	0.00766838	ENSG00000272114
NDUFA9	6.80292	2.79509	2.95395e-05	0.0188591	ENSG00000139180
AC002128.1	6.65403	2.67877	5.11862e-05	0.0250539	ENSG00000268947
AC018706.1	6.46586	2.49429	0.000106645	0.0351904	ENSG00000286725
AC005840.3	6.63544	2.62377	5.96872e-05	0.0273788	ENSG00000256913
AC016831.1	6.55659	2.60408	7.12385e-05	0.0282721	ENSG00000226380
NF1P6	6.89643	2.83144	2.20963e-05	0.0150913	ENSG00000224435
AC079612.2	-6.64422	2.68674	0.000264684	0.0476885	ENSG00000227459
SSX8P	-6.16248	2.9829	6.56685e-05	0.02795	ENSG00000157965
ERICD	5.18998	3.78495	1.48574e-06	0.00531102	ENSG00000280303
AC099654.3	6.5949	2.59245	6.99289e-05	0.0282721	ENSG00000236692
AP000756.1	7.55636	3.25348	2.31725e-06	0.00531102	ENSG00000279341
AC093904.1	5.73613	2.49984	9.73014e-05	0.0332273	ENSG00000240980
GNPATP	6.37284	2.42506	0.000152132	0.0407387	ENSG00000259844
ZNF544	6.25829	2.38325	0.000209139	0.0458357	ENSG00000198131
LINC01909	3.64479	3.3009	0.000251054	0.0465937	ENSG00000266258
LINC01741	5.99593	1.95903	0.000164477	0.0410551	ENSG00000236720
AP000437.1	5.76627	2.04881	0.000201332	0.0448709	ENSG00000279549
ITGB3	6.83091	2.81725	2.55907e-05	0.0167011	ENSG00000259207
LINC01908	-3.75296	3.51355	0.000286259	0.0494521	ENSG00000265374
AC138123.2	-4.77153	2.61166	0.00025233	0.0465937	ENSG00000257746
LINC01948	5.89621	4.29861	2.00459e-08	0.000294354	ENSG00000248727
NDUFV2	6.52256	2.57828	8.38693e-05	0.0304083	ENSG00000178127
CD164L2	4.11266	2.72649	0.000215128	0.0460086	ENSG00000174950
GTSE1-DT	6.99013	2.90717	1.5654e-05	0.0114261	ENSG00000277232
PHF2P2	-3.72283	3.70356	8.79503e-05	0.0311196	ENSG00000226057
AC007126.1	6.35486	2.41678	0.000164826	0.0410551	ENSG00000250497
LINC02077	5.31294	2.43879	0.000129852	0.0385201	ENSG00000244461
RNA5SP471	8.09744	3.73922	2.38212e-07	0.00233193	ENSG00000252780
EXOC8	4.38203	3.17387	1.12145e-05	0.0106241	ENSG00000116903
AC026462.4	-3.09768	3.33294	0.000181219	0.0425763	ENSG00000261261
ENDOU	-5.32717	2.56398	0.000171097	0.0418732	ENSG00000111405
AC005070.1	6.29899	2.9591	1.15923e-05	0.0106388	ENSG00000270764
AC126172.1	7.01864	2.9302	1.37697e-05	0.0106489	ENSG00000201502
SMIM7	6.77436	2.77258	3.19827e-05	0.0195681	ENSG00000214046
AC244394.1	6.2208	2.31481	0.000246782	0.0465937	ENSG00000225603
TRARG1	-4.19101	3.08411	0.000201681	0.0448709	ENSG00000184811
AL772337.4	-6.84324	2.85657	7.47441e-05	0.0288827	ENSG00000276478
AC141557.1	6.44069	3.24004	1.67771e-06	0.00531102	ENSG00000256673
AC092484.1	6.40503	4.87563	1.44194e-08	0.000294354	ENSG00000225107
LINC01794	3.38701	4.87331	3.61335e-05	0.0212234	ENSG00000233128
DNASE1L3	-4.00374	3.21302	0.000236005	0.0460086	ENSG00000163687
DNAJC19P6	-6.6745	2.71696	0.000234465	0.0460086	ENSG00000220871
AC091544.4	-4.76906	3.22228	8.09368e-05	0.0297119	ENSG00000260337
A3GALT2	-3.50226	3.85294	9.33304e-05	0.0322462	ENSG00000184389
XIRP2-AS1	5.65354	1.94433	0.000289513	0.0497218	ENSG00000254552
RRN3P2	-5.30672	3.39865	1.59517e-05	0.0114261	ENSG00000103472
AC023490.4	5.49124	2.94573	0.000176599	0.0424818	ENSG00000278044
AL021153.1	5.78564	2.0217	0.000211846	0.0460086	ENSG00000238195
SPIC	-5.06907	3.45138	1.90942e-05	0.0133514	ENSG00000166211
C11orf88	-5.04251	2.78389	0.000114091	0.0360281	ENSG00000183644
ZNF774	3.14282	4.17801	4.6992e-05	0.024644	ENSG00000196391
SPRR2E	6.0171	3.19881	6.26828e-05	0.0274756	ENSG00000203785
AL157884.1	6.3892	2.44034	0.000124736	0.0380454	ENSG00000230867
CFAP126	4.37361	2.27209	0.000111436	0.0360281	ENSG00000188931
AC103879.1	5.29837	2.54265	7.86651e-05	0.0295273	ENSG00000251416
AC112203.1	6.47074	2.34402	0.000143608	0.0397876	ENSG00000251193
AQP10	7.25864	3.1659	5.03798e-06	0.00643285	ENSG00000143595
AC002310.3	5.84348	2.61334	4.06416e-05	0.0229356	ENSG00000260494
AC135584.1	-6.51521	2.8393	0.000255963	0.0466901	ENSG00000279444
APOC4-APOC2	7.26178	2.98947	7.84561e-06	0.00794517	ENSG00000224916
SNORA71	5.98339	2.00293	0.000152622	0.0407387	ENSG00000201393
Z93943.1	4.7808	2.08841	0.000135907	0.0397876	ENSG00000286846
AC008033.2	-7.02466	2.93075	9.0189e-05	0.0315318	ENSG00000256917
AC084024.4	3.41772	2.64235	0.00023656	0.0460086	ENSG00000285632
LINC01824	7.08005	2.98092	6.51399e-06	0.00765211	ENSG00000226488
AC026100.1	6.63675	3.10161	2.8935e-06	0.00531102	ENSG00000285614
AC087283.1	7.04342	2.81677	1.32064e-05	0.0106489	ENSG00000270304
AC073525.1	3.58984	3.2751	0.000187557	0.0437157	ENSG00000257434
LINC02303	6.14415	2.98986	7.05006e-06	0.00766838	ENSG00000258616
AC026803.3	-3.06512	4.1759	0.000226576	0.0460086	ENSG00000286024
AC023824.6	6.82313	2.61523	4.35172e-05	0.0236669	ENSG00000280180
EEF1DP7	6.55659	2.60408	7.12385e-05	0.0282721	ENSG00000263883
ZNF722P	4.3735	3.57349	0.000139013	0.0397876	ENSG00000241149
AL391422.2	-4.02852	3.0432	0.000260712	0.0472629	ENSG00000233068
AL583854.1	5.71083	1.97495	0.000275137	0.048971	ENSG00000237947
CERS1	-8.30467	4.1375	9.38029e-07	0.00528259	ENSG00000223802
AP000484.1	6.22608	2.53093	5.02768e-05	0.0250539	ENSG00000275598
AC026726.2	4.93738	2.36436	0.000141268	0.0397876	ENSG00000287938
FLII	4.28926	3.02655	1.2925e-05	0.0106489	ENSG00000177731
TCF24	3.97544	3.22892	5.26657e-05	0.0253555	ENSG00000261787
ALX1	5.09252	2.64512	0.000156519	0.0407387	ENSG00000180318
RNU6-1318P	7.54646	3.21928	2.65044e-06	0.00531102	ENSG00000202259
AL133485.2	4.16892	2.75148	0.000241301	0.0463171	ENSG00000258843
CEROX1	5.68966	2.01457	0.000194039	0.0448704	ENSG00000260807
RN7SKP23	4.76904	2.54964	5.00666e-05	0.0250539	ENSG00000280039
MED28P8	5.76627	2.04881	0.000201332	0.0448709	ENSG00000242598
TMEM63A	-2.96252	7.43353	2.78953e-06	0.00531102	ENSG00000196187
AC005538.3	7.01864	2.9302	1.37697e-05	0.0106489	ENSG00000286059
AL356414.1	5.7525	2.40358	0.000140884	0.0397876	ENSG00000205300
AC087518.1	-7.05678	3.75043	2.87114e-06	0.00531102	ENSG00000253381
ANKRD66	6.52748	2.54406	7.94286e-05	0.0295273	ENSG00000230062
AC114488.1	5.62941	2.57667	7.46411e-05	0.0288827	ENSG00000229167
AC008663.1	6.38862	2.28403	0.000167279	0.0412827	ENSG00000253768
RPS15AP30	-8.28037	4.11315	1.07925e-06	0.00528259	ENSG00000227560
AL365256.1	-4.51349	2.81162	0.000197527	0.0448709	ENSG00000286060
MYBPH	3.96889	3.86391	0.000155584	0.0407387	ENSG00000133055
AL353572.4	-4.25693	2.85193	0.000251286	0.0465937	ENSG00000287750
AC012050.1	6.37875	2.46287	0.000100591	0.0336329	ENSG00000259588
AL606662.1	3.9565	3.02402	0.000215664	0.0460086	ENSG00000225384
AL031768.2	4.65183	2.91114	4.75516e-06	0.00643285	ENSG00000286512
AL135841.1	5.91421	2.47571	6.40944e-05	0.0276812	ENSG00000287986
CADM2-AS1	-2.89796	3.94964	0.000248833	0.0465937	ENSG00000239519
LINC02826	-2.994	4.07428	0.000253848	0.0465937	ENSG00000275212
CHP2	7.2956	3.16176	4.84862e-06	0.00643285	ENSG00000166869
MIR4290HG	5.61736	1.93121	0.000284188	0.0493848	ENSG00000227555
AC011416.3	3.46842	3.28171	0.00027103	0.0485343	ENSG00000283897
RPS15P5	7.29912	3.19979	4.25134e-06	0.00643285	ENSG00000229806
APCDD1L-DT	-3.29639	3.89499	0.000235299	0.0460086	ENSG00000231290
AC006238.2	6.27331	2.35246	0.000222024	0.0460086	ENSG00000285653
AL356417.1	4.98381	3.66795	1.39059e-05	0.0106489	ENSG00000224478
AL513217.1	-3.28712	3.77197	0.000225642	0.0460086	ENSG00000223774
AC016710.1	6.65526	2.4585	7.9393e-05	0.0295273	ENSG00000229131
NEFLP1	-6.80404	2.81892	0.000159192	0.0408008	ENSG00000232634
AL354811.2	6.72181	2.69282	3.91163e-05	0.0225249	ENSG00000288001
AP006587.3	5.50237	2.56462	4.13915e-05	0.0229356	ENSG00000255214
AC093835.1	4.20427	2.52822	0.000231131	0.0460086	ENSG00000251298
ZHX1	6.47036	2.54499	7.0243e-05	0.0282721	ENSG00000165156
LINC02422	-2.92922	4.39101	0.000125661	0.0380454	ENSG00000255760
PCMTD1P3	6.57473	3.53138	2.83973e-06	0.00531102	ENSG00000234800
RFPL4AP1	6.9298	2.67512	3.15033e-05	0.0195681	ENSG00000255238
AC004951.1	6.62228	2.65431	5.58112e-05	0.0264365	ENSG00000228434
GULOP	3.87807	3.38916	8.50772e-05	0.0304701	ENSG00000234770
AL133467.2	6.58985	3.06626	6.28248e-06	0.00765211	ENSG00000258927
PITPNM2-AS1	-5.48838	3.1274	2.47109e-05	0.0164934	ENSG00000251497
AC114977.2	6.37522	2.18811	0.000155434	0.0407387	ENSG00000285616
SPX	3.74125	4.00361	0.000113864	0.0360281	ENSG00000134548
AC073614.1	6.6867	3.14532	4.71815e-06	0.00643285	ENSG00000228464
AL590326.1	-3.49215	3.36508	0.000220241	0.0460086	ENSG00000279140
AC074052.2	-6.70332	2.94514	0.000122186	0.0379727	ENSG00000261066
AC108681.1	-5.29718	2.86049	0.000142904	0.0397876	ENSG00000224049
OR2V2	5.32443	3.64357	0.000100779	0.0336329	ENSG00000182613
AC079349.1	7.16626	3.05302	7.77476e-06	0.00794517	ENSG00000250150
AC100843.1	-7.88905	3.79779	2.3582e-06	0.00531102	ENSG00000267341
Z99716.2	6.27427	2.26806	0.000159769	0.0408008	ENSG00000286659
AC006453.4	-5.24461	3.08339	0.000152989	0.0407387	ENSG00000283659
INAVA	3.5859	2.78896	0.000232152	0.0460086	ENSG00000163362
AC116651.1	4.38736	2.71962	0.000239337	0.0462424	ENSG00000273133
AL160271.2	6.67839	2.65779	5.07653e-05	0.0250539	ENSG00000236687
AL031587.4	5.8144	2.57597	6.21731e-05	0.0274756	ENSG00000273214
AC087235.1	-3.4007	3.29663	0.000197123	0.0448709	ENSG00000115934
NXF4	6.21748	3.39044	6.05974e-05	0.0273788	ENSG00000196970
OR4E1	7.667	3.33093	1.57277e-06	0.00531102	ENSG00000276240
AL121872.1	4.41531	3.26703	0.000278132	0.0492059	ENSG00000225012
EI24P4	6.42011	2.46007	0.000127034	0.0380686	ENSG00000236343
LINC01957	-6.6745	2.71696	0.000234465	0.0460086	ENSG00000251542
AL451069.2	6.50083	3.59052	4.2849e-07	0.00314597	ENSG00000231705
ARRDC1	-7.3736	3.7246	4.45972e-06	0.00643285	ENSG00000197070
MNX1	5.39699	3.40492	4.37666e-06	0.00643285	ENSG00000130675
AC011467.6	5.86456	1.92956	0.000217776	0.0460086	ENSG00000286157
SIGLEC9	3.77007	3.32234	0.0002488	0.0465937	ENSG00000129450
LINC00837	5.83894	1.85991	0.00020579	0.0454409	ENSG00000235824
PPM1B	-6.91514	2.84014	0.000113467	0.0360281	ENSG00000138032
AC104135.1	3.87702	2.52852	0.000177924	0.0424818	ENSG00000236209
SPACA1	5.91462	2.54665	3.38985e-05	0.020317	ENSG00000118434
LINC01854	-5.9471	2.97581	4.53357e-05	0.0242076	ENSG00000204460
AC008080.3	4.18257	2.50768	0.000283461	0.0493848	ENSG00000233219
MAGEA1	6.38212	2.43372	0.000140267	0.0397876	ENSG00000198681
RSKR	6.33898	2.44174	0.000156751	0.0407387	ENSG00000167524
