## Supplementary material for "Dissecting the molecular landscape of Parkinson’s disease and Parkinson’s disease dementia using highly efficient snRNA-seq (HIF-snRNA-seq)": All-tablrs: oligodendrocyte.xlsx

### Sheet: early.pdd.pd
gname	logFC	logCPM	PValue	FDR	ensemblID
AC063938.1	-6.50314	2.50523	3.25616e-06	0.00544161	ENSG00000241754
AJ006995.1	-3.82833	3.65178	0.000237526	0.0486303	ENSG00000234083
AL162595.2	-4.20187	2.70487	0.000144724	0.039728	ENSG00000233920
AC011558.1	-5.33777	2.27143	1.48618e-05	0.015105	ENSG00000279753
TCHHL1	-8.09634	2.17539	3.15136e-06	0.00544161	ENSG00000182898
HSPE1	-5.75958	1.69891	7.84234e-05	0.0280877	ENSG00000115541
DUSP5	-4.46808	2.46779	7.86636e-05	0.0280877	ENSG00000138166
AC134772.1	-3.99238	2.28759	0.000226709	0.0486303	ENSG00000244380
AC068580.3	-5.94957	2.67062	2.01865e-06	0.0044636	ENSG00000235027
AC108105.1	-9.02915	3.09886	6.75811e-09	0.000196647	ENSG00000287597
MIR3663HG	-4.56627	2.47952	7.88085e-05	0.0280877	ENSG00000234474
EN2	-6.75774	1.39217	0.000231163	0.0486303	ENSG00000164778
AP002001.1	-5.37286	1.64016	0.000190407	0.0454137	ENSG00000254811
AL583859.1	-6.03694	1.50679	0.000249501	0.0486303	ENSG00000234306
SHB	-6.69382	1.5236	0.000260022	0.0486303	ENSG00000107338
PTH2	-5.32182	1.71315	0.000133495	0.0374672	ENSG00000142538
AC087667.1	-7.29573	1.83419	3.69401e-05	0.0247068	ENSG00000244791
NF1P6	-5.67591	2.26653	0.000175638	0.0444411	ENSG00000224435
AC078880.3	-7.91849	2.01753	7.21863e-06	0.00840191	ENSG00000271579
B3GNT7	-4.99179	2.20187	6.09407e-05	0.0278535	ENSG00000156966
LINC02151	-6.73371	1.54331	0.000183384	0.0448411	ENSG00000236437
LINC02033	-5.96271	1.73538	8.0031e-05	0.0280877	ENSG00000279727
SEMA7A	-4.67517	1.95646	0.000133913	0.0374672	ENSG00000138623
LINC02135	-6.60426	1.80213	4.68937e-05	0.0274728	ENSG00000268532
AC011498.4	-7.83305	2.51903	4.1769e-07	0.00241632	ENSG00000267385
PCDH9-AS3	-4.50587	3.90576	2.14759e-06	0.0044636	ENSG00000225263
AC097381.3	9.1653	4.74784	0.000154012	0.0403734	ENSG00000273267
LINC00705	-5.80694	1.56162	0.000128875	0.0367649	ENSG00000225269
ULBP1	-5.67595	2.00489	5.62667e-05	0.02775	ENSG00000111981
LINC02342	-7.07445	1.77759	6.32005e-05	0.0278535	ENSG00000280580
AC003989.1	-6.17274	1.20712	0.000260143	0.0486303	ENSG00000227948
AL159174.1	-5.64327	1.37795	0.000197436	0.0461466	ENSG00000237027
AC069421.3	-6.42827	1.35522	0.000226721	0.0486303	ENSG00000287206
PSPC1-AS2	-5.64619	1.98559	2.08528e-05	0.0178463	ENSG00000226352
LINC02621	-4.2195	2.40725	0.000198279	0.0461466	ENSG00000234756
AC106881.1	-6.55171	2.60391	7.33455e-07	0.00265934	ENSG00000271474
AC012445.1	-7.48065	1.65292	5.38163e-05	0.0274728	ENSG00000229550
AC104758.2	-5.2899	1.7711	8.10834e-05	0.0280877	ENSG00000260776
RPL17P35	-6.70265	1.53099	0.000229663	0.0486303	ENSG00000233900
CYCSP12	-7.48065	1.65292	5.38163e-05	0.0274728	ENSG00000224263
AL357033.1	-7.13326	1.71661	7.05949e-05	0.0280877	ENSG00000167046
PTTG3P	-7.01374	1.63246	0.000117041	0.0348723	ENSG00000213005
TUSC8	-5.02363	1.68738	0.000254111	0.0486303	ENSG00000237361
EN1	-6.17274	1.20712	0.000260143	0.0486303	ENSG00000163064
OR52J2P	-8.11252	2.47289	8.22532e-07	0.00265934	ENSG00000230261
AL365226.1	-5.45435	2.0386	5.00705e-05	0.0274728	ENSG00000237643
HMGA1P2	-7.48065	1.65292	5.38163e-05	0.0274728	ENSG00000248641
AC110760.1	-3.9548	4.05684	0.000113006	0.0342524	ENSG00000248165
LINC01696	-6.97311	1.70892	0.000100741	0.0321139	ENSG00000227940
S100A7A	-6.1098	1.66726	0.000119615	0.0348723	ENSG00000184330
AC012404.1	-3.51964	3.68684	0.000254884	0.0486303	ENSG00000259481
AC006445.2	-6.41368	2.25546	1.50541e-05	0.015105	ENSG00000249148
AC112203.1	-8.01028	2.09826	5.01624e-06	0.0069506	ENSG00000251193
BX470209.2	-6.17274	1.20712	0.000260143	0.0486303	ENSG00000236507
GPHB5	-6.29885	2.28141	4.37684e-06	0.00670301	ENSG00000179600
AL009181.1	-4.42699	2.52819	0.000127119	0.0366229	ENSG00000233427
AC008750.6	-8.01245	3.09902	3.21709e-08	0.000435663	ENSG00000268889
CPLANE2	-4.46665	1.958	0.000199824	0.0461466	ENSG00000132881
S100A16	-4.68841	3.38769	3.36618e-06	0.00544161	ENSG00000188643
CHCHD1	-4.41001	2.65205	6.32313e-05	0.0278535	ENSG00000172586
CPA1	-6.25113	1.83269	3.41428e-05	0.024561	ENSG00000091704
CSTP1	-6.79877	1.59192	0.000180782	0.0448411	ENSG00000228476
MIR3678	-6.65703	1.5	0.000262388	0.0486303	ENSG00000264511
WASF3-AS1	-4.43713	3.23905	2.38198e-05	0.019253	ENSG00000237001
LINC00567	-6.18554	1.21517	0.000258608	0.0486303	ENSG00000259831
AL022238.2	-4.69064	1.87119	0.000189815	0.0454137	ENSG00000272834
NF1P4	-7.34607	1.54978	8.30746e-05	0.0284389	ENSG00000258027
LINC02178	-6.17274	1.20712	0.000260143	0.0486303	ENSG00000261092
FAM90A11P	-5.6277	1.80481	6.44094e-05	0.0278535	ENSG00000233115
CERS1	9.24681	4.8472	0.000181848	0.0448411	ENSG00000223802
EGLN3P1	-6.8321	1.61391	0.000152609	0.0403692	ENSG00000256134
TIGD6	-4.55713	1.83952	0.000175492	0.0444411	ENSG00000164296
DACT3-AS1	-3.18811	4.25969	0.000259038	0.0486303	ENSG00000245598
AL365338.1	-5.44963	1.56954	0.000204359	0.0468223	ENSG00000225078
FMO6P	-4.94092	2.28023	5.20958e-05	0.0274728	ENSG00000117507
LINC01764	-6.55797	1.56454	7.70566e-05	0.0280877	ENSG00000267308
CACYBPP1	-6.66676	1.8338	2.50417e-05	0.0196936	ENSG00000225928
AC007527.1	-4.31147	2.79749	0.000102028	0.0321139	ENSG00000256306
AKAP17BP	-6.43802	1.98752	1.61747e-05	0.0156884	ENSG00000214992
AC016383.2	-4.23031	2.94905	4.72361e-05	0.0274728	ENSG00000285695
GPR160P2	-5.6738	1.75614	8.07883e-05	0.0280877	ENSG00000265863
AL365272.1	-4.66881	1.73194	0.00027294	0.0499496	ENSG00000287265
AP000997.3	-6.47509	2.07032	3.63763e-05	0.0247068	ENSG00000260254
AC011374.1	-5.38179	1.74391	9.77246e-05	0.0315954	ENSG00000260581
GPR31	-7.23253	1.8881	3.79078e-05	0.0247068	ENSG00000120436
AC114488.1	-6.62572	2.29454	4.63749e-06	0.00674709	ENSG00000229167
AL929472.4	-6.92779	1.67774	0.000107516	0.0329317	ENSG00000235673
AC021818.1	-5.97371	1.69184	6.29441e-05	0.0278535	ENSG00000259309
AC105053.1	-5.39894	2.11661	0.000103743	0.0321139	ENSG00000229498
AL161909.2	-7.25725	1.90564	3.27477e-05	0.0244331	ENSG00000232978
AC239367.2	-7.04058	1.33614	0.00025221	0.0486303	ENSG00000230926
LINC00167	-6.27676	1.04737	0.000260326	0.0486303	ENSG00000233220
NAP1L6P	-4.66103	1.83046	8.52812e-05	0.0285231	ENSG00000204118
FOLR1	-5.96964	1.92233	2.2902e-05	0.01904	ENSG00000110195
LINC02460	-6.62401	2.73452	1.43632e-06	0.00379945	ENSG00000255714
CSTA	-5.17058	2.3968	6.7774e-05	0.0280877	ENSG00000121552
GRIK1-AS1	-5.28551	3.79079	6.38436e-07	0.00265389	ENSG00000174680
AC090125.2	-7.26168	1.81182	3.9561e-05	0.0250249	ENSG00000287314
AC034226.1	-4.86778	2.08624	0.00024801	0.0486303	ENSG00000248533
AP004607.6	-6.17885	1.16079	0.000225018	0.0486303	ENSG00000255184
AL592049.1	-6.65703	1.5	0.000262388	0.0486303	ENSG00000226820
AL139423.2	-6.52712	2.03094	5.5655e-06	0.00712388	ENSG00000287727
GACAT3	-4.17482	2.85599	6.27675e-05	0.0278535	ENSG00000236289
LINC00968	-5.12405	3.54224	1.97442e-06	0.0044636	ENSG00000246430
AC012615.2	-3.90455	5.0604	2.63843e-06	0.0051182	ENSG00000267007
PYGM	-4.70439	2.04105	6.50918e-05	0.0278535	ENSG00000068976
AL139384.2	-5.31553	1.82029	7.69902e-05	0.0280877	ENSG00000277159
AC097654.1	-6.22265	1.96313	1.33845e-05	0.0144245	ENSG00000286212
AL161742.1	-7.82059	1.93294	1.16706e-05	0.0130612	ENSG00000177452
AC093117.1	-6.66173	1.84514	3.46073e-05	0.024561	ENSG00000223675
AC131235.2	-6.84392	1.66114	5.02461e-05	0.0274728	ENSG00000272721
AL080313.1	-5.25016	1.62357	0.000157991	0.0410465	ENSG00000234540
VIM	-3.51619	4.2137	9.16694e-05	0.0299707	ENSG00000026025
HPAT5	-7.13816	2.5439	3.82091e-05	0.0247068	ENSG00000280707
AMIGO2	-4.63762	1.88863	0.000187767	0.0454137	ENSG00000139211
DDX11L2	-5.374	1.91941	6.961e-05	0.0280877	ENSG00000236397
AC098868.1	-4.9481	1.85087	0.000178656	0.044815	ENSG00000251264
AL158827.1	-6.65703	1.5	0.000262388	0.0486303	ENSG00000227257
AC053545.1	-6.87377	1.62666	0.000118775	0.0348723	ENSG00000287692
TEX38	-6.43853	1.66928	4.88344e-05	0.0274728	ENSG00000186118
CD19	-5.22282	1.6183	0.000169995	0.0437745	ENSG00000177455
LINC01654	-7.00408	2.10884	6.70411e-06	0.00812818	ENSG00000261781
TRIM47	-4.6032	3.67594	5.63094e-06	0.00712388	ENSG00000132481
AL589666.1	-5.64803	2.53064	5.58651e-05	0.02775	ENSG00000271793
AC021851.2	-2.41077	6.50118	0.000212419	0.0482887	ENSG00000287621
AC099508.1	-5.93756	2.80384	4.98244e-07	0.00241632	ENSG00000247033
AC107032.3	-7.38937	1.61023	5.80207e-05	0.0278535	ENSG00000287030
AC254629.1	-5.02637	1.89845	7.98459e-05	0.0280877	ENSG00000274993
AC015660.5	-6.8321	1.61391	0.000152609	0.0403692	ENSG00000286893
TRERNA1	-6.17274	1.20712	0.000260143	0.0486303	ENSG00000231265
AC112484.5	-5.22709	1.91783	0.000103529	0.0321139	ENSG00000287110
OR10Q1	-6.17274	1.20712	0.000260143	0.0486303	ENSG00000180475
PGBD4P8	-6.65703	1.5	0.000262388	0.0486303	ENSG00000229332
OR5AR1	-8.46369	2.51528	4.45865e-07	0.00241632	ENSG00000172459
AC016722.2	-4.57076	2.92228	1.73699e-05	0.0163042	ENSG00000228925
AC004944.1	-7.19784	1.44118	0.00015201	0.0403692	ENSG00000253510
Z99716.2	-7.65207	1.82098	1.95509e-05	0.0172391	ENSG00000286659
AC009884.1	-6.72967	1.54678	0.000217126	0.0486303	ENSG00000253335
PLAC4	-6.91089	1.57371	0.000119844	0.0348723	ENSG00000280109
AC009955.1	-6.27824	1.56308	0.000150001	0.0403692	ENSG00000228973
LINC02207	-3.95505	3.23396	6.99752e-05	0.0280877	ENSG00000258476
SHMT2	-3.84836	3.34762	0.00019577	0.0461466	ENSG00000182199
RNU6-189P	-7.07474	1.67516	8.46949e-05	0.0285231	ENSG00000251929
AC107398.5	-6.8134	1.49616	0.000232572	0.0486303	ENSG00000286294
AC244102.3	-7.08467	2.93367	9.66737e-07	0.00281301	ENSG00000286051
FABP7	-5.03111	2.16297	6.93679e-05	0.0280877	ENSG00000164434
ISL2	-6.99538	1.72382	8.85411e-05	0.0292769	ENSG00000159556
MAGED4B	-4.46527	1.97165	0.000136884	0.0379337	ENSG00000187243
AL020994.1	-7.0463	1.75822	7.41872e-05	0.0280877	ENSG00000223726
LINC00837	-5.68072	1.54937	0.000228604	0.0486303	ENSG00000235824
CLEC1A	-3.95657	3.11667	0.000272174	0.0499496	ENSG00000150048
AL355377.2	-6.84486	1.80811	1.95221e-05	0.0172391	ENSG00000279489
AC112504.1	-4.78211	2.25451	7.68445e-05	0.0280877	ENSG00000279147
AL592431.1	-5.9565	2.02553	4.75356e-05	0.0274728	ENSG00000235215
AC096675.1	-4.83464	2.54752	2.80726e-05	0.0214963	ENSG00000287197
TSPY26P	-4.23679	3.21343	6.44153e-05	0.0278535	ENSG00000235217
LINC01147	-5.74745	2.00148	5.26701e-05	0.0274728	ENSG00000258826
UCMA	-4.60637	2.03899	0.000261008	0.0486303	ENSG00000165623

### Sheet: late.pdd.pd
gname	logFC	logCPM	PValue	FDR	ensemblID
RNU6-1333P	5.53914	2.50029	1.31979e-06	0.00262796	ENSG00000251971
AC068721.1	6.99014	1.78199	2.33758e-05	0.0168699	ENSG00000248567
AC004129.2	-6.79529	2.50497	0.000106375	0.0386885	ENSG00000234406
TRIM51	5.62223	1.42081	0.000161806	0.0435555	ENSG00000124900
AC067852.3	7.593	2.50076	1.06043e-06	0.00262796	ENSG00000267632
RPS26P49	6.80329	1.5241	6.42525e-05	0.0305525	ENSG00000239365
NTN3	5.78821	3.26461	1.43463e-07	0.00142231	ENSG00000162068
DLGAP5	-3.80869	3.53131	1.83469e-05	0.0149875	ENSG00000126787
LINC02670	6.44003	1.3829	0.000150911	0.0435555	ENSG00000224788
AL031733.2	5.36368	1.85586	8.91503e-06	0.00946747	ENSG00000241666
PDE2A-AS2	3.58706	2.44017	0.000184385	0.0448009	ENSG00000256633
DUSP4	3.80623	1.57816	0.000187583	0.0448009	ENSG00000120875
DYRK2	3.31423	3.08189	0.000112119	0.0386885	ENSG00000127334
TMEM71	-4.00984	3.49754	1.30262e-05	0.0118572	ENSG00000165071
CEBPA-DT	-4.58951	2.68477	0.000161249	0.0435555	ENSG00000267296
PRICKLE2-DT	5.86996	2.21557	1.89204e-06	0.0035458	ENSG00000244564
LINC00032	-3.21195	3.56381	3.65675e-05	0.021326	ENSG00000283945
AL359220.1	-4.27325	4.13878	5.36617e-05	0.0274619	ENSG00000247287
WDFY4	-2.54575	4.40777	0.000186483	0.0448009	ENSG00000128815
H2BC11	-5.37841	3.44523	1.61488e-05	0.013905	ENSG00000124635
AC005332.3	3.41928	2.04813	0.000123358	0.0396975	ENSG00000274561
LINC02134	7.65831	2.56063	7.46229e-07	0.00262796	ENSG00000260450
AC009014.4	-7.09893	2.36873	0.000207463	0.0475507	ENSG00000277859
AC012313.3	5.44583	2.6175	0.000130562	0.041184	ENSG00000268230
AP000802.1	5.52573	2.18845	1.03411e-05	0.00998359	ENSG00000247416
SERPINB2	-4.65505	2.92749	6.78212e-05	0.0308674	ENSG00000197632
TLR4	5.87989	1.17026	0.000165423	0.0435555	ENSG00000136869
AC010132.2	-6.00595	2.42861	8.10457e-05	0.0350292	ENSG00000234983
SMIM7	7.0902	2.06461	9.74874e-06	0.00970579	ENSG00000214046
MMP26	-2.69635	5.4269	3.90821e-05	0.0222342	ENSG00000167346
VNN1	-5.66355	3.94013	4.65312e-06	0.00673835	ENSG00000112299
AP000753.1	-4.8164	2.7198	4.41117e-05	0.0242302	ENSG00000203520
AC010336.7	4.02529	2.08334	3.44819e-05	0.0211261	ENSG00000286138
LINC01794	3.25241	4.58414	1.14706e-05	0.0107483	ENSG00000233128
XPNPEP2	-3.79398	3.69588	8.8959e-05	0.035901	ENSG00000122121
LINC02883	4.98266	2.11921	8.45214e-06	0.00928541	ENSG00000259416
AC005280.2	-7.4113	2.57036	8.13636e-05	0.0350292	ENSG00000284930
AC009403.2	-3.07847	3.58707	0.0001694	0.0438774	ENSG00000283128
TNFRSF10D	3.14977	3.95114	0.000144833	0.0435555	ENSG00000173530
AC087501.3	4.92037	2.2345	6.64494e-05	0.0306813	ENSG00000263051
ZSCAN12	3.0987	2.98111	8.87449e-05	0.035901	ENSG00000158691
LINC02473	-3.90199	3.11093	0.000148904	0.0435555	ENSG00000261121
AL008730.1	5.32544	3.59734	1.5656e-07	0.00142231	ENSG00000286616
RN7SL472P	6.62012	2.70489	3.74494e-06	0.0059655	ENSG00000240457
AC084116.2	-4.56684	2.79152	8.42242e-05	0.0357773	ENSG00000253427
AC006270.1	3.40018	2.97452	3.68163e-05	0.021326	ENSG00000264513
IL23A	3.96941	2.83399	2.85327e-05	0.0181805	ENSG00000110944
LINC01705	3.60369	3.90796	0.00019214	0.0453435	ENSG00000232679
LRRC15	-5.0303	2.3701	0.000177999	0.0445456	ENSG00000172061
H4C2	6.21065	2.62608	5.18702e-06	0.00688555	ENSG00000278705
RPS4XP7	5.19361	1.34744	0.000172783	0.0439827	ENSG00000218265
CTH	-2.99891	4.10573	0.000103593	0.0386885	ENSG00000116761
AC012358.1	6.6393	1.70037	5.61972e-05	0.0274619	ENSG00000203327
NLRP14	-4.04964	3.45718	0.000171998	0.0439827	ENSG00000158077
MMP23B	4.03693	1.88777	0.000113803	0.0386885	ENSG00000189409
MINCR	4.84624	1.54011	7.60642e-05	0.0336574	ENSG00000253716
BMP10	5.87636	1.10924	0.000150897	0.0435555	ENSG00000163217
AC093620.1	7.593	2.50076	1.06043e-06	0.00262796	ENSG00000241269
AC004540.2	-4.12693	3.61659	2.75169e-05	0.0179161	ENSG00000225792
HMGN2P35	6.98602	1.77597	2.35834e-05	0.0168699	ENSG00000232875
ZNF830	3.62602	2.60542	2.96813e-05	0.0185415	ENSG00000198783
LINC02517	-5.71896	2.68866	5.66362e-05	0.0274619	ENSG00000249145
KRT18P59	-5.29772	3.59363	5.04767e-06	0.00688555	ENSG00000187686
AL353600.2	-5.82126	2.37853	0.00014421	0.0435555	ENSG00000287278
AC007387.1	5.14071	2.81463	4.64533e-05	0.0246659	ENSG00000286739
HS3ST3B1	-3.36241	3.7289	8.67353e-05	0.035901	ENSG00000125430
AL031777.2	4.04282	2.12835	5.68908e-05	0.0274619	ENSG00000282988
SENP3-EIF4A1	6.21961	1.69432	2.52832e-05	0.0171382	ENSG00000277957
LINC02661	-3.18964	4.64503	7.95305e-06	0.00904915	ENSG00000223381
SLC7A9	2.80638	4.03603	0.000110442	0.0386885	ENSG00000021488
EDNRA	-2.68698	4.98248	0.000217389	0.0491192	ENSG00000151617
AC122688.3	7.13255	2.10029	7.78135e-06	0.00904915	ENSG00000279233
LINC01095	-4.35019	3.88666	0.000216737	0.0491192	ENSG00000248809
COL13A1	-2.12478	5.50334	0.000156382	0.0435555	ENSG00000197467
RPL6P7	-7.18038	2.44214	0.000159188	0.0435555	ENSG00000239212
AC006557.5	6.62932	1.49528	9.95516e-05	0.038612	ENSG00000270469
NECTIN1-AS1	-5.73748	2.32531	0.000154388	0.0435555	ENSG00000255247
MNX1-AS1	-6.04201	2.52353	7.19893e-05	0.0323029	ENSG00000243479
MTND2P40	4.53171	1.22101	0.000206904	0.0475507	ENSG00000236483
AC091163.2	-5.01291	2.96537	9.13427e-05	0.0363761	ENSG00000253782
TMEM63A	-2.61681	7.45783	3.64158e-05	0.021326	ENSG00000196187
AC008429.4	-7.87574	3.0884	2.16242e-05	0.0168699	ENSG00000254328
AC011586.1	-4.38507	3.3894	0.00011214	0.0386885	ENSG00000253184
PRODH2	3.5675	3.10602	0.000125639	0.0400274	ENSG00000250799
TPRG1-AS1	5.76989	2.47362	5.82344e-06	0.00742116	ENSG00000234076
AC092652.1	3.25311	2.63257	0.000163724	0.0435555	ENSG00000257277
LINC02513	-5.86795	2.22557	0.00010514	0.0386885	ENSG00000248227
AL133551.1	-6.06875	2.40238	8.90228e-05	0.035901	ENSG00000272892
OR4K17	7.27578	2.0339	6.46154e-06	0.00791762	ENSG00000176230
ALKBH7	-3.84417	4.18503	0.000114151	0.0386885	ENSG00000125652
Z99289.3	7.43284	2.35908	2.19616e-06	0.00388708	ENSG00000271208
HOXB2	6.53506	1.42314	0.000133766	0.0417809	ENSG00000173917
AC104057.1	-6.11424	2.44733	0.000140868	0.0435555	ENSG00000230386
MIR126	7.56236	2.47348	1.25726e-06	0.00262796	ENSG00000199161
AC113137.1	-2.67416	4.47521	0.000122514	0.0396975	ENSG00000267098
AL354854.1	6.69109	1.43928	0.000100593	0.038612	ENSG00000223421
AC092068.3	6.51647	1.60677	9.33788e-05	0.0367278	ENSG00000267749
AC010889.1	4.77209	1.57297	2.32384e-05	0.0168699	ENSG00000260197
AC027682.2	6.4352	1.36482	0.000173948	0.0439827	ENSG00000259945
SIGLEC1	3.33133	3.09009	0.000110159	0.0386885	ENSG00000088827
RNU7-27P	6.0742	1.18565	0.000107143	0.0386885	ENSG00000238750
VN2R1P	-4.18493	2.52057	0.000163312	0.0435555	ENSG00000174930
AL356266.1	6.69698	1.74523	4.61112e-05	0.0246659	ENSG00000279702
FBXW4P1	5.87989	1.17026	0.000165423	0.0435555	ENSG00000230701
MYCNOS	-4.28472	1.85556	0.000180369	0.0445456	ENSG00000233718
HK3	3.43362	3.22127	5.45334e-05	0.0274619	ENSG00000160883
UNC93B2	-5.45485	2.33863	0.00012007	0.0394362	ENSG00000155070
AL139398.1	4.30534	2.63287	0.000162123	0.0435555	ENSG00000284391
TCF7	-2.95803	4.36721	0.000101907	0.0386505	ENSG00000081059
AL732366.2	7.03474	3.18495	1.08632e-06	0.00262796	ENSG00000201882
AC006330.1	5.87989	1.17026	0.000165423	0.0435555	ENSG00000280388
TEX45	-3.87928	3.35418	5.66809e-05	0.0274619	ENSG00000198723
LMNTD2-AS1	3.95128	1.91366	0.000168328	0.0438774	ENSG00000254815
RTL10	5.47435	2.64115	0.000118558	0.0393452	ENSG00000215012
LINC00560	5.94726	1.1082	0.000186769	0.0448009	ENSG00000261666
RN7SL67P	5.87989	1.17026	0.000165423	0.0435555	ENSG00000243854
AC105020.2	4.61574	1.68538	4.0419e-05	0.0225914	ENSG00000260206
AC105235.1	7.65238	2.55385	8.39664e-07	0.00262796	ENSG00000279786
LINC02162	6.95295	2.56855	3.40058e-07	0.00180565	ENSG00000249830
AC131009.1	4.22814	4.27882	1.24779e-06	0.00262796	ENSG00000255992
ZNF211	3.18484	4.47614	6.56226e-05	0.0306813	ENSG00000121417
SNORD115-29	7.00155	1.99067	1.35621e-05	0.012002	ENSG00000199704
TFAMP1	5.55685	1.39027	0.000188434	0.0448009	ENSG00000230444
AC079799.1	5.84407	1.72469	2.75554e-05	0.0179161	ENSG00000235503
AC021106.2	7.66705	2.39624	9.49762e-07	0.00262796	ENSG00000251332
HOXD12	-7.16513	3.2864	9.51022e-06	0.00970579	ENSG00000170178
AL512361.1	-7.07963	2.40699	0.000163513	0.0435555	ENSG00000258401
HAUS3	7.70942	2.6051	6.39181e-07	0.00262796	ENSG00000214367
AC025572.1	7.33931	3.29316	1.63867e-08	0.000522063	ENSG00000240777
ZNF781	6.85733	1.87272	2.43578e-05	0.0168699	ENSG00000196381
AC107302.2	-6.76449	2.15842	0.000179441	0.0445456	ENSG00000287053
ZNF416	-4.22962	2.91532	0.000193617	0.0453562	ENSG00000083817
TCL1A	6.28623	2.18635	3.60721e-06	0.0059655	ENSG00000100721
RNU2-65P	-7.69526	2.92146	2.32991e-05	0.0168699	ENSG00000222094
RNU6-45P	6.73678	1.67134	1.80728e-05	0.0149875	ENSG00000207200
AC024588.1	2.27274	5.55574	0.000115365	0.0386885	ENSG00000246214
AL354718.3	2.20249	6.31034	2.42518e-05	0.0168699	ENSG00000276832
ATP5MF	6.30981	1.45566	0.000202667	0.0471296	ENSG00000241468
AC092117.2	7.94133	2.81591	2.22313e-07	0.00142231	ENSG00000279901
AC009120.5	7.29051	2.23522	4.02106e-06	0.00610034	ENSG00000275236
