## Supplementary material for "Dissecting the molecular landscape of Parkinson’s disease and Parkinson’s disease dementia using highly efficient snRNA-seq (HIF-snRNA-seq)": All-tablrs: opc.xlsx

### Sheet: late.pdd.pd
gname	logFC	logCPM	PValue	FDR	ensemblID
WFDC10B	5.29982	4.61614	1.99278e-05	0.0265239	ENSG00000182931
LMOD3	4.10625	5.86768	1.30074e-05	0.0226398	ENSG00000163380
AC108215.1	6.26555	4.50552	3.31287e-05	0.0288309	ENSG00000280285
ZNF517	5.48926	5.5021	2.72285e-07	0.0030805	ENSG00000197363
AL359764.2	-5.263	5.17386	2.63054e-05	0.0273286	ENSG00000287516
AL365214.1	5.76872	4.17876	3.84689e-05	0.031087	ENSG00000216663
AP003108.4	6.00641	4.3326	9.19306e-05	0.0416023	ENSG00000279632
LINC01819	-6.14311	4.6939	5.11952e-05	0.0351632	ENSG00000231826
HDAC8	-5.89689	4.44533	0.000125574	0.0498485	ENSG00000147099
SLC18A1	-5.00235	4.94177	6.68235e-05	0.0351632	ENSG00000036565
AC104581.2	-6.67315	4.98792	4.71137e-05	0.0351632	ENSG00000262730
RELT	-4.63867	5.09567	0.000120657	0.0487519	ENSG00000054967
HSD11B1L	6.70962	4.82748	5.21441e-06	0.0131096	ENSG00000167733
DSCR9	4.49708	4.92717	3.80392e-05	0.031087	ENSG00000230366
SNORD15B	-5.9981	4.48446	9.97751e-05	0.0435677	ENSG00000207445
TMED2-DT	5.12901	4.42684	5.96223e-05	0.0351632	ENSG00000247373
GSEC	5.17945	5.86705	4.86595e-06	0.0131096	ENSG00000280832
AL391261.3	5.27564	4.30894	0.000102933	0.0439446	ENSG00000258960
AC005005.4	4.48236	4.70669	4.27013e-05	0.0333173	ENSG00000278920
METTL22	3.76187	7.12942	1.83032e-05	0.0265239	ENSG00000067365
AL929288.1	-4.83797	5.08398	0.000111172	0.0457361	ENSG00000225006
AC145124.1	6.18711	4.38061	6.01437e-05	0.0351632	ENSG00000255495
AC010451.1	5.42889	4.7517	8.6626e-05	0.0408351	ENSG00000250481
AC006254.1	4.45824	4.59811	8.20608e-05	0.040365	ENSG00000243696
IL2RB	4.65854	4.63321	6.21765e-05	0.0351632	ENSG00000100385
QTRT1P1	5.82992	4.23315	2.95966e-05	0.0273286	ENSG00000270524
RBBP5	3.77239	6.99198	4.87154e-06	0.0131096	ENSG00000117222
AL353780.1	6.29975	4.52269	3.01717e-05	0.0273286	ENSG00000236376
AC123767.1	5.23007	4.76087	3.01946e-05	0.0273286	ENSG00000254067
MIR126	6.11574	4.40416	5.98742e-05	0.0351632	ENSG00000199161
AL591424.3	6.08749	4.37924	6.65576e-05	0.0351632	ENSG00000278130
AC024619.2	5.83838	4.22098	2.96771e-05	0.0273286	ENSG00000263613
LHFPL3-AS1	-4.38491	5.23766	6.09068e-05	0.0351632	ENSG00000226869
AC084346.1	5.57337	4.06808	7.53112e-05	0.0378682	ENSG00000254057
LINC01999	6.08526	4.85911	4.41279e-06	0.0131096	ENSG00000267772
UPK3BP1	6.00641	4.3326	9.19306e-05	0.0416023	ENSG00000242435
ACADL	-3.9067	6.47874	0.000100125	0.0435677	ENSG00000115361
CD180	-6.06797	4.60887	6.63381e-05	0.0351632	ENSG00000134061
OIP5-AS1	-6.87406	5.15279	1.9714e-05	0.0265239	ENSG00000247556
FUT1	5.54995	4.67853	1.15762e-05	0.0226398	ENSG00000174951
KIN	4.04154	5.14439	2.49719e-05	0.0273286	ENSG00000151657
AC018953.2	6.00657	4.87202	2.90988e-06	0.0131096	ENSG00000287844
AC016573.1	6.53792	5.2196	4.31589e-07	0.00325519	ENSG00000253968
AC012500.1	5.61691	4.09528	6.55687e-05	0.0351632	ENSG00000287536
C1orf226	-4.51923	5.41192	5.83823e-05	0.0351632	ENSG00000239887
AL096828.1	4.41166	4.69131	0.000104909	0.0439588	ENSG00000231977
DEPDC1	6.55826	4.72952	9.49534e-06	0.0214851	ENSG00000024526
LINC01745	6.8873	4.9767	2.13098e-06	0.0120544	ENSG00000225919
ROGDI	7.55221	5.50904	5.58656e-08	0.00126407	ENSG00000067836
AL590824.1	6.48995	4.67755	1.25426e-05	0.0226398	ENSG00000216352
LINC02159	-6.47613	4.9017	8.48371e-05	0.0408351	ENSG00000253417
AC069421.3	-6.87872	5.21778	1.68131e-05	0.0265239	ENSG00000287206
TREML3P	-6.13232	4.64561	5.65282e-05	0.0351632	ENSG00000184106
LINC01722	5.34757	4.51252	2.76547e-05	0.0273286	ENSG00000233048
LINC02453	4.46045	4.61409	7.44935e-05	0.0378682	ENSG00000245017
RSKR	5.82498	4.21851	2.96935e-05	0.0273286	ENSG00000167524
AL953862.1	6.13149	4.4273	5.39731e-05	0.0351632	ENSG00000230502
