## Supplementary material for "Dissecting the molecular landscape of Parkinson’s disease and Parkinson’s disease dementia using highly efficient snRNA-seq (HIF-snRNA-seq)": All-tablrs: astrocyte.xlsx

### Sheet: early.pd.ctrl
gname	logFC	logCPM	PValue	FDR	ensemblID
LMOD2	5.98022	1.95192	5.14094e-07	0.000693395	ENSG00000170807
AC105275.2	5.41361	0.999405	6.09438e-05	0.00941557	ENSG00000261314
AC022929.2	5.56395	1.04779	4.13041e-05	0.00706853	ENSG00000274281
MRGPRF-AS1	4.76196	1.44654	0.000106496	0.0142458	ENSG00000256508
HSPB1	2.85849	5.32057	3.41848e-05	0.00625907	ENSG00000106211
AGGF1P6	4.71803	1.33722	0.000279631	0.0281106	ENSG00000259836
AP005205.3	5.88274	1.16126	1.3339e-05	0.00370935	ENSG00000279479
SPATA2P1	5.99259	1.20396	9.48383e-06	0.00288456	ENSG00000228319
SLC39A2	5.46071	1.01847	0.000173557	0.0200625	ENSG00000165794
AL023584.2	4.22202	1.71298	4.57808e-05	0.00758056	ENSG00000237851
AL133383.1	4.27146	1.02102	0.000325101	0.0317846	ENSG00000261729
ADAMTS7P1	3.57377	2.30468	0.000475995	0.0402294	ENSG00000274376
AL512356.5	4.48115	2.18313	6.28725e-06	0.0022508	ENSG00000287459
FZD9	3.62751	2.16875	0.000420801	0.0365167	ENSG00000188763
LMCD1-AS1	1.73867	6.99443	0.000573453	0.0468491	ENSG00000227110
AC011978.1	4.30959	1.42331	0.000208447	0.0227237	ENSG00000253555
AC127070.2	4.67145	1.95732	3.08491e-05	0.00583334	ENSG00000250790
ITGB1BP2	4.28836	1.49911	0.000197555	0.0217687	ENSG00000147166
MTND4P11	5.83612	1.14435	1.33205e-05	0.00370935	ENSG00000234099
MMACHC	2.65424	4.08465	0.000463018	0.0395066	ENSG00000132763
AC140118.2	4.45064	1.23809	0.000131835	0.0167372	ENSG00000287792
AC104134.1	3.2531	3.33545	0.000352968	0.0330657	ENSG00000225420
KRT3	5.93872	1.18279	9.5113e-06	0.00288456	ENSG00000186442
HSPB1P1	4.52698	0.981833	0.000499823	0.0420634	ENSG00000236060
AC016825.1	5.73522	2.52225	4.84181e-08	0.000123599	ENSG00000232767
AC008507.2	5.57942	0.88103	0.000236573	0.0248183	ENSG00000267006
YBX1P6	4.55536	1.72955	1.39705e-05	0.00378725	ENSG00000213539
SAPCD2P1	6.49686	1.5709	1.493e-06	0.000923573	ENSG00000213644
AL445438.1	4.15941	2.69244	0.000196601	0.0217418	ENSG00000286758
HMGN1P7	5.90418	1.29015	1.87444e-05	0.00453119	ENSG00000239614
AC006326.1	5.18418	1.31362	8.93056e-05	0.0126653	ENSG00000230785
AC092447.4	5.44242	1.61591	3.46743e-05	0.00628508	ENSG00000225488
AC117498.2	5.41361	0.999405	6.09438e-05	0.00941557	ENSG00000271547
ELF2P4	5.33202	0.974505	9.36233e-05	0.0129774	ENSG00000225406
LINC02736	6.17188	1.63448	1.20913e-06	0.000857751	ENSG00000279243
AL157834.3	5.63371	1.07131	2.78111e-05	0.00539202	ENSG00000274691
CSHL1	4.77347	1.1719	0.000272323	0.0279196	ENSG00000204414
AC117435.1	4.05899	1.12299	0.000399684	0.0363309	ENSG00000286956
DHRS11	4.51839	1.05749	0.000205348	0.0225463	ENSG00000278535
SAGE3P	4.94777	0.869719	0.000418025	0.0363789	ENSG00000277486
AC017074.1	3.36241	2.67294	0.000315257	0.0309528	ENSG00000227359
FOLR1	4.40522	2.17553	0.000135882	0.0170112	ENSG00000110195
AL357153.4	4.5852	0.922589	0.00018386	0.0206307	ENSG00000274397
RPL21P129	4.94777	0.869719	0.000418025	0.0363789	ENSG00000242636
CHRM3-AS1	5.16613	1.08594	0.000125722	0.0161817	ENSG00000234601
AL160408.5	7.1951	1.42159	3.94445e-07	0.00067128	ENSG00000272362
ISCA1P2	6.18972	1.2853	3.74162e-06	0.00148853	ENSG00000229840
AC009053.3	3.27057	3.57587	7.6817e-05	0.0113131	ENSG00000261170
AL023553.1	4.16381	2.0793	0.000137165	0.0170112	ENSG00000286491
ECEL1P1	6.36289	1.36177	2.13086e-06	0.00112898	ENSG00000204121
AC104809.2	4.8747	1.49	6.90044e-05	0.0102371	ENSG00000233392
LINC01519	7.15822	1.77149	2.12762e-07	0.000501348	ENSG00000237267
TRAV8-6	5.70018	1.0944	2.77463e-05	0.00539202	ENSG00000211795
KRT18P65	5.56395	1.04779	4.13041e-05	0.00706853	ENSG00000215807
HSP90AB2P	4.31429	2.23951	7.75492e-05	0.0113663	ENSG00000205940
AL390728.1	5.88274	1.16126	1.3339e-05	0.00370935	ENSG00000214144
LINC01450	5.08475	1.76862	2.76613e-05	0.00539202	ENSG00000232458
AL050331.2	5.15306	0.923191	0.000145939	0.0177403	ENSG00000236326
AC005845.1	4.2151	1.10555	0.000576389	0.0469028	ENSG00000255775
AC025031.1	6.4811	1.39883	2.81985e-06	0.00123401	ENSG00000257496
CYP4F12	3.95157	2.42027	0.000148268	0.0178027	ENSG00000186204
KRT128P	6.27893	1.32411	2.80827e-06	0.00123401	ENSG00000258120
HMGN1P34	5.65458	1.62398	1.2146e-06	0.000857751	ENSG00000224755
MIR4314	5.79855	1.04918	3.17497e-05	0.0059668	ENSG00000264005
GBP4	3.49132	1.93818	0.000285913	0.0286222	ENSG00000162654
RN7SKP149	5.99259	1.20396	9.48383e-06	0.00288456	ENSG00000199878
KRT18P3	4.81487	0.840376	0.000339949	0.0325426	ENSG00000215553
AC003986.2	5.33202	0.974505	9.36233e-05	0.0129774	ENSG00000232821
AC126755.4	4.83249	0.842116	0.000409963	0.0363789	ENSG00000276484
AL139286.2	4.35084	1.57103	0.000121146	0.0157918	ENSG00000286899
HPX	4.18088	3.03003	8.31291e-06	0.00270904	ENSG00000110169
AL358215.3	5.53942	1.14488	1.60886e-05	0.00414154	ENSG00000283999
OR13J1	4.6632	0.999214	0.00039779	0.0362664	ENSG00000168828
MTND5P29	5.2454	0.949107	0.000148777	0.0178027	ENSG00000234934
AC010240.3	4.94777	0.869719	0.000418025	0.0363789	ENSG00000272023
AL669841.1	5.91904	1.79063	5.07083e-06	0.00189433	ENSG00000233021
AL358781.1	2.9659	4.49796	0.00015253	0.0181103	ENSG00000176868
AC091917.2	5.49073	1.02383	6.20881e-05	0.00941557	ENSG00000248876
AC005082.1	4.90626	1.11485	6.91765e-05	0.0102371	ENSG00000226816
AL137002.2	4.1225	1.5084	0.000231774	0.0243984	ENSG00000283828
AC005592.1	6.1649	1.51433	1.48425e-06	0.000923573	ENSG00000261757
CD22	3.16408	4.71586	4.31199e-06	0.00169345	ENSG00000012124
PHETA2	5.28253	1.70324	6.32187e-06	0.0022508	ENSG00000177096
OR5B2	5.06545	0.860982	0.000185956	0.0207898	ENSG00000172365
ODF3L1	5.53926	1.14488	1.60877e-05	0.00414154	ENSG00000182950
MC1R	3.97338	1.62789	0.000524307	0.0437632	ENSG00000258839
AC010883.2	6.02542	1.31003	7.91732e-06	0.00260786	ENSG00000286796
AC009630.4	5.19454	1.42787	9.13472e-05	0.0128951	ENSG00000287535
OR5B21	4.94282	1.00252	0.000303858	0.0302211	ENSG00000198283
ALDH3A1	3.88098	2.35678	0.000142636	0.0175477	ENSG00000108602
ZNF603P	3.76179	2.7049	0.000136738	0.0170112	ENSG00000216901
LIPF	5.12594	1.32097	0.000211286	0.0229155	ENSG00000182333
MANEA-DT	4.20675	1.59204	0.000310267	0.0306593	ENSG00000261366
AL035698.1	6.98348	1.67332	6.4225e-07	0.000693395	ENSG00000216811
AC121247.1	5.24617	2.70722	2.05431e-06	0.00112898	ENSG00000225399
TPTE2P4	3.30273	2.68412	0.000534198	0.0444677	ENSG00000215506
AC023644.1	4.60834	1.38389	5.59048e-05	0.00896614	ENSG00000253374
LINC01126	4.86334	1.26007	3.69082e-05	0.00661174	ENSG00000279873
LINC01544	4.16112	2.1078	0.000112546	0.0147967	ENSG00000260440
NKX1-2	5.30487	0.932487	8.13601e-05	0.0117562	ENSG00000229544
AL360270.3	5.70018	1.0944	2.77463e-05	0.00539202	ENSG00000273010
AL022097.1	4.9652	2.67002	6.0757e-07	0.000693395	ENSG00000270174
AC132825.4	5.55786	1.24412	2.98314e-05	0.00574732	ENSG00000266885
OR8D1	6.01169	1.42726	6.53098e-06	0.0022508	ENSG00000196341
CDK11A	6.14466	1.62077	9.46158e-07	0.000762728	ENSG00000008128
TPT1P1	4.75624	1.33249	0.000274338	0.0279196	ENSG00000234107
TFAP2A-AS2	5.49737	1.0172	4.17747e-05	0.00710936	ENSG00000285278
TRIM48	5.11588	1.56357	0.000150303	0.0179153	ENSG00000150244
HLA-E	4.46677	1.5179	0.000176318	0.020229	ENSG00000204592
PCNPP3	5.70018	1.0944	2.77463e-05	0.00539202	ENSG00000213344
AC103831.1	6.3876	2.24533	6.15759e-09	3.14376e-05	ENSG00000253924
SLC25A6	4.65807	2.83402	6.99779e-07	0.000693395	ENSG00000169100
ATXN3L	6.90151	1.62886	8.59151e-07	0.000751954	ENSG00000123594
AC011603.4	2.98381	4.3954	0.000450785	0.038789	ENSG00000258283
AC079145.1	3.92896	2.00164	0.000381722	0.0349053	ENSG00000227210
AC078828.1	6.08283	1.6397	2.98092e-06	0.00126633	ENSG00000243296
AC019069.1	4.94986	1.07699	0.000195088	0.0216527	ENSG00000272711
RNU6-1106P	6.62311	1.48549	6.21095e-07	0.000693395	ENSG00000212147
TBC1D3	5.74549	2.27551	6.13928e-07	0.000693395	ENSG00000274611
LINC01003	4.63438	1.89956	0.000131731	0.0167372	ENSG00000261455
AC100805.1	7.03678	1.86273	2.49397e-08	8.48863e-05	ENSG00000286878
AC098680.2	5.55451	1.19171	4.49397e-05	0.00748172	ENSG00000287659
LINC01365	5.11441	1.80155	2.19106e-05	0.00500887	ENSG00000250772
YBX1P10	5.55451	1.19171	4.49397e-05	0.00748172	ENSG00000213866
AC022809.1	4.15535	1.4753	0.000314996	0.0309528	ENSG00000265984
TSPEAR-AS1	5.21325	1.26072	0.000105598	0.0141876	ENSG00000235890
LINC02459	4.70543	2.41073	2.69826e-05	0.00539202	ENSG00000257476
KRT18P36	4.83249	0.842116	0.000409963	0.0363789	ENSG00000226246
AC022400.6	5.5095	1.26859	9.60483e-06	0.00288456	ENSG00000279088
AC099654.10	5.82446	1.13936	1.90321e-05	0.00453119	ENSG00000284221
AC092435.3	4.83249	0.842116	0.000409963	0.0363789	ENSG00000260090
AC008549.1	5.11584	1.72384	4.46238e-05	0.00748172	ENSG00000248709
AC093765.5	4.55301	1.48218	0.000348919	0.032989	ENSG00000287845
AC006499.4	6.09456	1.24528	5.04437e-06	0.00189433	ENSG00000250573
SERPINB8P1	5.34871	0.980287	9.36248e-05	0.0129774	ENSG00000217707
AC073632.1	7.1951	1.42159	3.94445e-07	0.00067128	ENSG00000287871
RARRES2P8	5.49073	1.02383	6.20881e-05	0.00941557	ENSG00000259996
AC133485.3	6.42137	1.28918	2.4951e-06	0.00121321	ENSG00000260575
AL713998.4	5.04057	1.47763	0.000364203	0.0338079	ENSG00000287557
GIMAP7	3.62278	1.73935	0.00027382	0.0279196	ENSG00000179144
AL591222.2	6.32152	1.34308	2.13758e-06	0.00112898	ENSG00000270712
LINC01679	4.5183	1.00619	0.000431269	0.0372142	ENSG00000237989
REG1B	4.85644	1.59654	0.00034642	0.0328542	ENSG00000172023
CDC42EP3P1	6.7535	1.55119	2.26765e-06	0.00114956	ENSG00000268992
OR13D3P	5.19854	1.1774	6.08382e-05	0.00941557	ENSG00000188712
TCHHL1	7.06388	1.35464	7.24338e-07	0.000693395	ENSG00000182898
AC134669.1	6.48124	2.84869	1.83626e-09	1.40626e-05	ENSG00000265118
EML2-AS1	4.44305	1.13586	0.000584886	0.0471495	ENSG00000267757
Z84466.1	4.43367	1.08005	0.000564659	0.0464978	ENSG00000283743
TMEM79	3.1612	3.92087	0.000136419	0.0170112	ENSG00000163472
ST7-AS1	5.83155	1.4204	6.98327e-06	0.00237687	ENSG00000227199
S100A9	5.70018	1.0944	2.77463e-05	0.00539202	ENSG00000163220
STC2	4.11304	3.18424	1.183e-05	0.00345131	ENSG00000113739
LINC01627	4.99414	1.75665	0.000103864	0.0141408	ENSG00000224648
OR10AA1P	5.53693	1.04033	3.43265e-05	0.00625907	ENSG00000180409
AC021188.1	6.58871	1.46853	7.80917e-07	0.000703583	ENSG00000230747
AC008080.4	4.50175	2.34946	7.74452e-06	0.00257867	ENSG00000236494
AP000696.1	3.83806	1.15198	0.000230654	0.0243643	ENSG00000231324
NDUFB2-AS1	3.73476	2.46103	0.000367508	0.0339092	ENSG00000240889
KLF15	2.90706	4.23083	0.000168967	0.0196804	ENSG00000163884
AC006348.1	3.33992	1.90384	0.000454583	0.0388973	ENSG00000286565
CST13P	4.51617	2.14922	7.21356e-06	0.00242827	ENSG00000204663
AC093422.1	6.79067	1.46422	5.8023e-07	0.000693395	ENSG00000213041
OR4C6	5.42986	1.25039	3.54253e-05	0.00638342	ENSG00000181903
AP001043.1	4.01015	1.17155	0.000504104	0.0423075	ENSG00000229925
CCT5P2	5.05419	0.896736	0.000241337	0.0250209	ENSG00000230584
C1orf74	5.12314	1.22077	8.28265e-05	0.0118477	ENSG00000162757
LINC01986	5.31508	1.32848	8.00397e-05	0.0116755	ENSG00000223587
WASH4P	4.06115	1.19694	0.000277571	0.0280622	ENSG00000234769
NPIPB6	3.47193	2.40323	0.000577232	0.0469028	ENSG00000198156
AP000459.1	5.31179	1.57769	3.06219e-05	0.00583119	ENSG00000227716
KRT18P13	4.72837	0.936729	0.000125637	0.0161817	ENSG00000214417
AC016583.2	3.33239	3.83779	4.36399e-05	0.00738574	ENSG00000287367
ADPRM	3.58674	2.3483	0.000371945	0.0342108	ENSG00000170222
KRT18P50	6.36289	1.36177	2.13086e-06	0.00112898	ENSG00000219941
LINC02683	6.29305	1.70187	2.28915e-06	0.00114956	ENSG00000254438
AL163952.1	3.06849	3.72781	0.000404904	0.0363789	ENSG00000259868
AL138895.1	5.96257	1.48117	3.49621e-06	0.00142799	ENSG00000235119
SH3BP1	4.69007	1.79483	1.80117e-05	0.00444961	ENSG00000100092
PTCD2P2	5.56395	1.04779	4.13041e-05	0.00706853	ENSG00000234256
LHB	5.99259	1.20396	9.48383e-06	0.00288456	ENSG00000104826
AL118558.2	7.1951	1.42159	3.94445e-07	0.00067128	ENSG00000259013
MFRP	6.03205	1.49643	2.79871e-06	0.00123401	ENSG00000235718
AC006445.3	3.34864	3.24668	0.000578786	0.0469046	ENSG00000286297
AL445235.1	5.7827	1.30392	1.7136e-05	0.00430268	ENSG00000235143
AC025171.4	4.38838	2.05212	1.98583e-05	0.00464365	ENSG00000272144
LINC02515	5.70018	1.0944	2.77463e-05	0.00539202	ENSG00000250620
AC020914.1	5.40418	1.23864	3.29252e-05	0.00611272	ENSG00000268777
LYPD8	6.13702	1.56985	1.16751e-06	0.000857751	ENSG00000259823
FO393412.1	5.56395	1.04779	4.13041e-05	0.00706853	ENSG00000278736
ZNF230	4.46913	3.07873	1.07455e-06	0.000840556	ENSG00000159882
CNIH3-AS2	4.92046	1.55829	4.01179e-05	0.00706853	ENSG00000233384
AL050402.1	5.21008	1.22835	0.000175668	0.020229	ENSG00000227880
BZW1P1	5.88274	1.16126	1.3339e-05	0.00370935	ENSG00000236686
PPP1R3D	4.05995	2.5958	0.000212202	0.0229155	ENSG00000132825
JKAMPP1	5.2454	0.949107	0.000148777	0.0178027	ENSG00000231491
LINC02846	4.63742	1.64967	5.69506e-05	0.00908628	ENSG00000260193
AL031733.2	5.45795	1.54863	1.19788e-05	0.00346176	ENSG00000241666
OR5AN1	5.05153	1.2423	2.29839e-05	0.00517695	ENSG00000176495
SULT1C3	4.33949	1.76204	0.000183177	0.0206307	ENSG00000196228
AC005329.2	4.14698	2.37753	5.52129e-05	0.00890178	ENSG00000267755
RPS3AP50	5.28086	1.27062	2.61281e-05	0.00539202	ENSG00000243864
BMP10	5.49073	1.02383	6.20881e-05	0.00941557	ENSG00000163217
AC097654.1	3.94127	2.35054	0.000406422	0.0363789	ENSG00000286212
AC079779.1	4.97357	1.27289	8.31536e-05	0.0118477	ENSG00000227061
AL133467.2	4.15687	1.34016	0.000413864	0.0363789	ENSG00000258927
OR8X1P	6.58211	1.46642	5.94639e-07	0.000693395	ENSG00000255048
KRT18P58	5.70018	1.0944	2.77463e-05	0.00539202	ENSG00000254831
LANCL2	2.18289	5.85256	0.000250409	0.0258275	ENSG00000132434
AC069549.2	4.9369	1.58073	0.00015935	0.0187745	ENSG00000287613
AC010746.2	6.03602	1.34768	1.09293e-05	0.00321921	ENSG00000225979
DMRT2	5.66052	1.75859	9.43294e-07	0.000762728	ENSG00000173253
AL355377.3	4.10325	2.33559	0.000193714	0.0215783	ENSG00000286782
AC007992.2	5.33202	0.974505	9.36233e-05	0.0129774	ENSG00000271349
AC108467.2	5.03681	1.04459	0.000273449	0.0279196	ENSG00000275959
AC134980.2	7.06283	1.95675	1.03699e-08	3.97078e-05	ENSG00000284500
CLIC3	5.94325	1.25776	6.53939e-06	0.0022508	ENSG00000169583
IGHVII-78-1	5.70018	1.0944	2.77463e-05	0.00539202	ENSG00000253674
TRAJ49	4.94777	0.869719	0.000418025	0.0363789	ENSG00000211840
AL590326.1	4.21064	2.37799	5.05211e-06	0.00189433	ENSG00000279140
AL365214.3	4.6365	1.47017	0.000172071	0.0199661	ENSG00000286914
KRT8P24	5.70018	1.0944	2.77463e-05	0.00539202	ENSG00000259500
AC020604.1	4.0894	1.46301	0.000279886	0.0281106	ENSG00000279254
AC020909.2	5.02473	2.10675	4.54198e-07	0.000693395	ENSG00000268518
HNRNPKP4	5.04308	1.21013	3.35276e-05	0.00618705	ENSG00000243547
AC022001.2	5.80075	1.13079	5.86228e-06	0.0021636	ENSG00000271716
RINL	4.57387	1.17866	0.000124549	0.0161666	ENSG00000187994
LINC01423	5.84337	1.42863	6.50842e-06	0.0022508	ENSG00000231231
PNMA6E	4.08034	0.95164	0.000558669	0.0461286	ENSG00000214897
RNF183	5.12886	1.28459	1.3441e-05	0.00370935	ENSG00000165188
RPS2P39	5.05419	0.896736	0.000241337	0.0250209	ENSG00000240698
ARHGDIB	3.34379	3.22444	0.000341908	0.0326283	ENSG00000111348
AC096996.3	4.74167	1.60029	4.69299e-05	0.00772906	ENSG00000288026
CSF3	4.38165	2.26767	0.000156273	0.018483	ENSG00000108342
AP000619.1	6.27893	1.32411	2.80827e-06	0.00123401	ENSG00000225678
AC003098.1	5.49073	1.02383	6.20881e-05	0.00941557	ENSG00000267604
RPSA	2.34715	5.33522	0.000352726	0.0330657	ENSG00000168028
AL162727.3	5.76368	1.11708	1.90815e-05	0.00453119	ENSG00000282897
CSN3	5.378	1.22996	4.82984e-05	0.0079119	ENSG00000171209
RAD21-AS1	4.90886	1.42993	0.000591239	0.0475365	ENSG00000253327
AL592146.1	6.74562	1.85213	3.91452e-08	0.000119914	ENSG00000261065
H2AZP2	7.08418	1.62106	7.00055e-07	0.000693395	ENSG00000253173
GPHB5	5.45068	2.14995	1.26004e-06	0.000857751	ENSG00000179600
RNASE9	4.97424	0.839315	0.000331089	0.0320957	ENSG00000188655
COLCA2	5.3028	2.39066	6.027e-07	0.000693395	ENSG00000214290
DUTP7	5.84077	1.665	7.19927e-07	0.000693395	ENSG00000250473
CD177	4.55173	1.3617	0.000296674	0.0296026	ENSG00000204936
AC027369.3	5.25689	1.45759	1.08143e-05	0.00321625	ENSG00000254728
AC090679.3	5.20084	1.23045	0.000177872	0.0203311	ENSG00000285191
AL158211.5	4.2959	1.92244	0.000454056	0.0388973	ENSG00000279631
AC021755.1	6.27893	1.32411	2.80827e-06	0.00123401	ENSG00000259239
AC117386.1	3.91966	3.14269	2.54632e-05	0.00539202	ENSG00000241048
NXPE2P1	5.70018	1.0944	2.77463e-05	0.00539202	ENSG00000255982
AC092287.1	3.42779	2.57159	0.000571572	0.0468491	ENSG00000260352
TNP2	6.62309	1.72696	2.42962e-07	0.000531619	ENSG00000178279
ARPC1BP1	6.18972	1.2853	3.74162e-06	0.00148853	ENSG00000213081
AC111186.1	5.2454	0.949107	0.000148777	0.0178027	ENSG00000270993
AC137630.3	5.1092	0.871399	0.000339303	0.0325426	ENSG00000272434
AL117378.1	4.31918	2.0948	0.000112441	0.0147967	ENSG00000236673
IL1R1-AS1	5.0916	1.09153	0.000105572	0.0141876	ENSG00000226925
CBWD1	2.87221	4.11346	0.000139321	0.017209	ENSG00000172785
ZCCHC4	3.08978	3.61073	9.82822e-05	0.0135008	ENSG00000168228
AL121603.2	4.86099	0.960019	0.0001281	0.0164188	ENSG00000258738
TRERNA1	5.99259	1.20396	9.48383e-06	0.00288456	ENSG00000231265
AC020911.3	5.66214	1.00541	6.87878e-05	0.0102371	ENSG00000287961
AC019270.1	5.42541	1.34746	1.67134e-05	0.00423126	ENSG00000253932
AP001999.3	5.56395	1.04779	4.13041e-05	0.00706853	ENSG00000286374
RN7SL197P	7.9102	2.14187	2.99366e-09	1.83409e-05	ENSG00000276031
AC105343.1	6.58064	1.36162	1.47932e-06	0.000923573	ENSG00000250704
RN7SL513P	7.45701	2.03648	8.64679e-09	3.78396e-05	ENSG00000239821
AP003499.4	4.36277	1.58309	0.000182051	0.0206307	ENSG00000278953
SIGLEC18P	5.82732	1.51059	2.92605e-06	0.00126244	ENSG00000268581
PCDHB11	3.903	1.8371	0.000573513	0.0468491	ENSG00000197479
RNF152	2.34202	4.78808	0.000581491	0.0469995	ENSG00000176641
AC099654.2	5.06312	0.986642	8.093e-05	0.0117494	ENSG00000235095
AC092660.1	4.86584	1.4819	0.000358338	0.0334663	ENSG00000234877
AC010207.1	5.49847	1.429	1.97979e-05	0.00464365	ENSG00000260633
MIR1323	5.41361	0.999405	6.09438e-05	0.00941557	ENSG00000221017
UNC93B2	4.44722	1.39339	0.000509912	0.0426779	ENSG00000155070
AC008056.3	6.68968	1.52172	1.92125e-06	0.00108988	ENSG00000287118
AC002428.2	4.17022	1.13539	0.000362348	0.033738	ENSG00000254239
AL355361.1	5.71745	1.45268	4.87296e-05	0.00794007	ENSG00000286858
TMED11P	3.57639	3.29552	3.27168e-05	0.00611107	ENSG00000215367
AC124947.2	5.71295	1.09959	2.76305e-05	0.00539202	ENSG00000257512
AF230666.1	4.65908	1.02615	0.000304976	0.0302341	ENSG00000223697
AC005045.2	5.70018	1.0944	2.77463e-05	0.00539202	ENSG00000276185
OR5M2P	4.56101	1.03741	0.000241772	0.0250209	ENSG00000254752
IGKV2D-18	4.97006	0.876076	0.00041795	0.0363789	ENSG00000254220
IL27RA	4.97146	1.35176	9.50402e-05	0.0131143	ENSG00000104998
ZNF250	2.93367	4.9299	2.10981e-05	0.00485939	ENSG00000196150
CCDC116	4.26844	1.51601	0.000610038	0.0489196	ENSG00000161180
NECAP1	5.12642	1.43186	1.79461e-05	0.00444961	ENSG00000089818
AC064874.1	4.0443	1.65464	0.000336692	0.0324336	ENSG00000222007
FGF3	4.97079	1.97253	0.000179492	0.0204401	ENSG00000186895
AL590608.1	4.38979	1.45334	0.00055747	0.0461286	ENSG00000288084
SLC6A19	6.24847	1.54388	1.24703e-06	0.000857751	ENSG00000174358
AC016642.1	3.77117	3.30882	2.66535e-05	0.00539202	ENSG00000248475
AP002856.1	5.20234	1.5379	3.06474e-05	0.00583119	ENSG00000227125
LINC02448	6.68972	1.51876	3.01773e-06	0.00126633	ENSG00000257230
AL445205.1	4.74028	1.00243	0.000427721	0.0370123	ENSG00000284928
P4HA2-AS1	4.35528	2.18853	8.19289e-05	0.0117828	ENSG00000237714
TMEM81	4.78977	2.56463	7.79603e-07	0.000703583	ENSG00000174529
CPXM1	5.36903	1.3539	0.000464282	0.0395066	ENSG00000088882
FABP5P10	5.49073	1.02383	6.20881e-05	0.00941557	ENSG00000213201
RPS20P15	4.94777	0.869719	0.000418025	0.0363789	ENSG00000227523
MAP10	5.98673	1.88168	1.65572e-06	0.000994504	ENSG00000212916
AC108206.1	5.99259	1.20396	9.48383e-06	0.00288456	ENSG00000260303
WFDC21P	4.37927	1.41544	0.000345071	0.0328278	ENSG00000261040
AL391097.1	3.5617	3.38829	0.000183377	0.0206307	ENSG00000223492
AC011498.5	4.83249	0.842116	0.000409963	0.0363789	ENSG00000267408
GSTO3P	5.76368	1.11708	1.90815e-05	0.00453119	ENSG00000232829
LAMB2	2.82739	4.31227	0.000467753	0.0396916	ENSG00000172037
AL358453.1	5.60652	2.26503	4.33942e-07	0.000693395	ENSG00000226324
SYCE1L	3.4995	2.49746	0.000118835	0.0155567	ENSG00000205078
MTND5P8	5.66977	1.25557	2.44577e-05	0.00539202	ENSG00000230999
AC093787.1	4.36889	1.21197	0.000223407	0.0238454	ENSG00000226886
CD300LB	4.53847	1.79537	0.000224301	0.0238576	ENSG00000178789
LINC00892	6.05507	1.42518	6.48886e-06	0.0022508	ENSG00000233093
BTBD9-AS1	7.57735	2.28528	5.05139e-10	5.84975e-06	ENSG00000226533
KRT2	4.61691	0.868599	0.000327128	0.0318125	ENSG00000172867
TMEM97	3.40445	3.7245	8.61291e-06	0.00277725	ENSG00000109084
LYPLA1P2	5.63371	1.07131	2.78111e-05	0.00539202	ENSG00000251483
ADAT1	2.47428	4.91159	0.00022975	0.0243527	ENSG00000065457
RPS29P24	5.87519	1.53902	2.56769e-06	0.001229	ENSG00000244253
RPL30P3	5.63371	1.07131	2.78111e-05	0.00539202	ENSG00000223640
AC109131.1	4.24247	1.05431	0.000325804	0.0317846	ENSG00000287605
AL445685.2	4.94777	0.869719	0.000418025	0.0363789	ENSG00000229032
AL161665.2	5.15306	0.923191	0.000145939	0.0177403	ENSG00000286527
AC006277.1	5.15193	2.01193	1.52506e-05	0.00405153	ENSG00000279452
AC016968.1	6.92527	1.29098	1.39318e-06	0.000923573	ENSG00000240562
AC004921.1	5.53596	1.23019	2.00409e-05	0.00465085	ENSG00000273341
AC093330.1	2.51355	7.43712	1.59827e-05	0.00414154	ENSG00000266844
LINC00945	5.31707	1.32695	6.31939e-05	0.00953605	ENSG00000232539
AC012443.1	5.56395	1.04779	4.13041e-05	0.00706853	ENSG00000270776
CPN1	3.74495	2.99731	2.48103e-05	0.00539202	ENSG00000120054
RPL39P	5.82446	1.13936	1.90321e-05	0.00453119	ENSG00000228601
S100A7A	5.56395	1.04779	4.13041e-05	0.00706853	ENSG00000184330
AC022517.1	6.14293	1.26545	5.02893e-06	0.00189433	ENSG00000267550
AC048383.1	5.39671	1.54373	5.92419e-05	0.00940289	ENSG00000259503
AC108718.1	4.55455	2.50805	1.36724e-05	0.00373952	ENSG00000239941
APMAP	2.45379	5.22635	0.000275587	0.0279538	ENSG00000101474
ARC	3.66384	2.86077	0.000108195	0.0144102	ENSG00000198576
MID1IP1	2.61296	5.09264	0.000536443	0.0445335	ENSG00000165175
SIGLEC8	4.67721	2.37402	1.7846e-06	0.0010513	ENSG00000105366
AC005180.2	4.31081	2.04036	0.000350999	0.0330657	ENSG00000267505
TNFSF10	4.35053	1.57909	0.00037301	0.0342108	ENSG00000121858
RNU6-487P	6.50321	1.32583	1.91235e-06	0.00108988	ENSG00000202300
AC110926.1	4.84848	1.19281	0.000164441	0.0192902	ENSG00000286400
AC099522.2	4.9833	1.75619	0.000104358	0.0141451	ENSG00000272525
MED14OS	4.76777	0.903586	0.000213192	0.0229155	ENSG00000234636
RNU6-628P	5.92739	1.87683	3.47567e-07	0.00067128	ENSG00000222607
GGPS1	6.11083	1.79588	2.18203e-06	0.00113292	ENSG00000152904
AL606490.6	4.72099	1.3377	0.000213199	0.0229155	ENSG00000234391
OSBPL9P2	5.34924	1.07105	1.53422e-05	0.00405153	ENSG00000254677
DDIT4	2.47859	4.87783	0.000333161	0.0321947	ENSG00000168209
LINC01005	5.05419	0.896736	0.000241337	0.0250209	ENSG00000228564
AC021851.2	2.36895	6.16674	1.65934e-05	0.00423126	ENSG00000287621
LINC02368	6.65411	1.3966	9.17616e-07	0.000762728	ENSG00000256659
SAGE4P	6.81628	2.34583	4.54519e-08	0.000123599	ENSG00000224539
AC104633.2	4.83249	0.842116	0.000409963	0.0363789	ENSG00000287669
TOMM20L	5.13505	1.24103	0.000110674	0.0146765	ENSG00000196860
DEFB128	6.0642	1.52093	2.65268e-06	0.00123401	ENSG00000185982
LINC02487	5.47181	1.64862	2.3964e-06	0.00118401	ENSG00000203688
AL358177.1	7.02123	1.45238	1.50748e-06	0.000923573	ENSG00000287531
TRIB1	3.95418	2.70737	6.56859e-05	0.00986351	ENSG00000173334
AL731532.1	5.68529	1.64716	1.09758e-06	0.000840556	ENSG00000279910
RN7SL165P	4.55273	1.38735	0.000164987	0.0192902	ENSG00000241188
LINC01698	4.67071	1.29479	0.000100394	0.0137293	ENSG00000231648
LINC02327	3.16986	3.01867	0.000476717	0.0402294	ENSG00000258038
PRAMEF14	5.10792	1.11989	0.000132223	0.0167372	ENSG00000204481
AL451050.2	4.54526	0.849312	0.000366426	0.0339092	ENSG00000272205
AC024267.6	4.49655	1.06663	0.000218554	0.023409	ENSG00000266642
AL353705.3	5.15306	0.923191	0.000145939	0.0177403	ENSG00000233947
AC000113.1	4.16897	2.38566	2.29581e-05	0.00517695	ENSG00000287685

### Sheet: late.pd.ctrl
gname	logFC	logCPM	PValue	FDR	ensemblID
LINC01360	2.86971	2.29376	0.000391228	0.0478378	ENSG00000233973
AC024896.1	3.42986	3.19877	1.86138e-05	0.00747534	ENSG00000247903
ZMYM4-AS1	-4.24803	2.27927	0.000411474	0.0490092	ENSG00000227409
AC007637.1	4.25159	2.01543	5.59718e-06	0.00303017	ENSG00000256139
MLX	-3.09769	2.96039	0.000195462	0.0315259	ENSG00000108788
AC132192.1	4.73632	1.44215	0.000162919	0.0281958	ENSG00000254397
GNRH2	4.01957	1.43605	0.000208969	0.0324057	ENSG00000125787
AC113618.1	5.27107	1.50627	4.00817e-05	0.0106268	ENSG00000224252
LINC02096	-2.69201	3.55411	0.000370158	0.046567	ENSG00000238212
AP000751.1	5.53824	1.4767	2.51861e-05	0.00830479	ENSG00000206847
MIR3609	-6.55794	2.68156	0.000129726	0.023626	ENSG00000266019
AC079384.2	4.48732	1.34318	0.000280351	0.0387182	ENSG00000286354
AC112778.1	6.01816	1.6933	3.88284e-06	0.00221145	ENSG00000176812
AL359745.1	3.73598	2.05454	0.000423507	0.0496393	ENSG00000280455
AC099509.1	4.68883	1.59774	2.66842e-05	0.0085294	ENSG00000249746
AC025187.1	5.66235	2.00563	1.61996e-06	0.00120822	ENSG00000249994
AL353583.1	6.7757	2.0223	1.1526e-07	0.000138866	ENSG00000279029
AC103982.1	4.81298	1.30722	0.000166387	0.0284206	ENSG00000259676
RSKR	7.56296	3.22829	2.32512e-10	1.45669e-06	ENSG00000167524
RGMB-AS1	4.43836	1.33301	6.46651e-05	0.0148944	ENSG00000246763
SDR9C7	3.15225	1.92695	0.00014256	0.0255956	ENSG00000170426
RNU6ATAC20P	5.66421	1.51568	1.95704e-05	0.00754727	ENSG00000221363
AC105914.2	4.93865	2.78965	2.24e-06	0.00155929	ENSG00000250431
REG1A	6.30136	1.86109	9.78737e-07	0.000901733	ENSG00000115386
GDF15	2.85936	4.47792	0.000106128	0.019907	ENSG00000130513
AC245164.1	4.0206	1.80165	0.000167664	0.0284206	ENSG00000253805
AL163051.1	4.84755	1.80328	2.37528e-05	0.00817643	ENSG00000260806
AC090948.3	6.881	2.41866	1.81288e-08	6.01734e-05	ENSG00000272529
ANKRD19P	-7.3795	3.34374	1.25205e-05	0.00568411	ENSG00000187984
CYTL1	3.69593	1.73282	0.000196251	0.0315259	ENSG00000170891
AL133481.1	2.46037	3.89543	0.000384736	0.0478378	ENSG00000235426
AC015818.5	4.87364	1.63924	4.75575e-05	0.0118233	ENSG00000265916
AL732366.2	4.9485	1.31412	0.000180744	0.029643	ENSG00000201882
RN7SKP174	5.38499	1.41819	4.22025e-05	0.0109256	ENSG00000200673
HMGB1P39	6.8394	2.38584	2.30513e-08	6.01734e-05	ENSG00000203489
DANCR	5.93099	1.76358	3.24462e-06	0.00207424	ENSG00000226950
RN7SKP80	-7.0857	3.15507	2.88228e-05	0.00893935	ENSG00000202058
AC073610.1	4.15293	1.3047	9.43939e-05	0.0189544	ENSG00000239617
NDUFA13	6.17814	1.88658	2.48887e-06	0.0016588	ENSG00000186010
AC124303.2	4.92962	2.93539	0.000118472	0.0219594	ENSG00000280234
AC064847.1	6.00778	1.80863	2.22789e-06	0.00155929	ENSG00000218682
CCDC201	3.99792	1.49465	0.000102867	0.0196482	ENSG00000283247
LINC01978	4.36559	1.47454	7.6694e-05	0.0169186	ENSG00000262188
LINC01435	-2.10092	6.7248	1.98063e-05	0.00754727	ENSG00000229981
LINC01952	4.81145	1.75447	3.81165e-05	0.0106268	ENSG00000234183
AC092140.1	5.3646	3.12079	5.09688e-08	8.85778e-05	ENSG00000260621
AC022535.2	-5.97169	2.98328	8.54064e-06	0.00418024	ENSG00000286687
AL389915.1	4.73607	1.34277	0.000218886	0.0336109	ENSG00000236005
TMEM63A	3.22669	6.79336	4.14275e-13	1.29772e-08	ENSG00000196187
AP005901.3	5.47235	2.24173	3.1057e-07	0.00034745	ENSG00000265015
GOSR2	4.78908	1.30635	0.000165026	0.0284036	ENSG00000108433
AL359641.2	6.01816	1.6933	3.88284e-06	0.00221145	ENSG00000252296
AC145098.2	-4.83237	3.03083	4.27792e-05	0.0109841	ENSG00000279821
OR51G2	5.23667	1.68602	1.79715e-05	0.00740734	ENSG00000176893
AC090983.1	6.16283	1.74669	1.39114e-06	0.00114678	ENSG00000280118
AC131956.3	5.61002	1.75045	6.91707e-06	0.00361129	ENSG00000287441
AC002558.3	5.37546	1.94277	0.000136923	0.0247926	ENSG00000262265
AF107885.2	2.60417	4.82565	3.34966e-06	0.0020786	ENSG00000259103
AC083864.2	2.36189	2.95246	0.000275025	0.0386699	ENSG00000232930
AC098798.1	6.54555	2.27109	5.06932e-08	8.85778e-05	ENSG00000250511
AC093323.3	-4.31188	2.10514	0.000342544	0.0441572	ENSG00000282742
AC092354.2	4.24668	1.50816	0.000291033	0.0392957	ENSG00000272370
AL022334.2	4.71883	1.45198	3.64639e-05	0.0103839	ENSG00000273044
MIR7-2	3.86944	3.62175	7.38098e-07	0.000722529	ENSG00000207703
TAAR1	5.06689	1.47906	6.91614e-05	0.0154749	ENSG00000146399
AL359076.1	4.33013	2.03368	1.76467e-05	0.00737043	ENSG00000236199
AP001922.4	5.20695	1.54334	3.99813e-05	0.0106268	ENSG00000255280
GAGE12J	5.07982	2.15433	3.38416e-06	0.0020786	ENSG00000224659
TBC1D3P6	7.1443	2.63425	2.60415e-08	6.27499e-05	ENSG00000224966
CHAC1	2.87291	3.64233	9.77118e-05	0.0191707	ENSG00000128965
ADRA2A	3.83794	1.58814	0.000175078	0.0294856	ENSG00000150594
AC003001.2	4.74302	1.40895	0.000284362	0.0390687	ENSG00000276391
AC007952.2	4.82752	2.05694	4.11919e-05	0.0107528	ENSG00000228157
AC009094.1	4.63654	1.72563	3.87502e-05	0.0106268	ENSG00000261278
LINC01152	3.68532	1.58524	9.70416e-05	0.0191707	ENSG00000256124
CERS1	5.89426	2.70383	1.21139e-06	0.00102559	ENSG00000223802
AC004448.1	4.15959	1.36357	0.000246306	0.0358862	ENSG00000231477
GPR22	3.67224	1.56078	0.000258017	0.0369058	ENSG00000172209
AF235103.1	4.55882	1.26988	0.000395531	0.0478378	ENSG00000255164
ASZ1	-4.00174	1.99024	0.000333855	0.0432149	ENSG00000154438
AP000477.2	4.64831	1.40167	7.83968e-05	0.0171733	ENSG00000235564
CRTC1P1	5.10978	1.55639	4.03698e-05	0.0106268	ENSG00000204993
AC115522.1	7.47733	2.92168	2.8499e-09	1.48789e-05	ENSG00000268601
AC100827.4	5.70488	2.19042	5.15701e-07	0.000557046	ENSG00000260672
MC5R	4.72328	1.55209	4.68839e-05	0.0117491	ENSG00000176136
ART5	3.976	1.69795	0.000142992	0.0255956	ENSG00000167311
RN7SL191P	5.09207	1.59116	3.73461e-05	0.0105393	ENSG00000241198
RN7SL329P	5.81186	1.46608	2.10913e-05	0.00757339	ENSG00000242170
ITCH-AS1	3.75026	1.4838	0.000322183	0.0425838	ENSG00000236388
GNL1	-4.25356	2.38219	0.000207129	0.0322802	ENSG00000204590
AC021097.1	2.55226	3.00098	0.000223893	0.0338815	ENSG00000272661
AC010136.1	3.33897	1.69303	0.000225599	0.0339755	ENSG00000223923
ASAP1-IT2	6.08073	1.85277	1.55118e-06	0.0011962	ENSG00000280543
LINC01734	5.14595	1.91795	5.61053e-06	0.00303017	ENSG00000230324
ARMC10	-3.69038	3.98253	1.21965e-05	0.00561844	ENSG00000170632
OAZ1	-6.47971	2.5469	0.000176717	0.0296024	ENSG00000104904
RPS8P6	4.96793	1.42409	9.40702e-05	0.0189544	ENSG00000231660
OR4R1P	6.73051	2.16228	8.57922e-08	0.000116845	ENSG00000255215
ZNF454	-3.12737	3.30784	3.85586e-05	0.0106268	ENSG00000178187
BST2	2.92617	4.2887	1.03721e-05	0.00484936	ENSG00000130303
AC013644.1	6.68201	1.94366	2.71986e-07	0.000315554	ENSG00000253139
AL445228.3	4.69509	1.82433	8.53669e-06	0.00418024	ENSG00000271387
MRPS33P2	4.96345	1.48854	7.14214e-05	0.0158672	ENSG00000249649
TRAV34	4.67339	1.41984	0.000180328	0.029643	ENSG00000211813
OR11H13P	5.37538	2.08886	1.32617e-05	0.00593459	ENSG00000196143
AL355482.2	4.80068	1.55176	0.000190568	0.0309304	ENSG00000225982
NOS2P3	4.40759	1.58024	9.11941e-05	0.0187938	ENSG00000230528
AC114498.1	5.45903	1.60036	1.39241e-05	0.00614327	ENSG00000235146
AC135050.6	-6.27476	2.45477	0.000356409	0.0452004	ENSG00000278133
AL136172.1	4.70495	1.79469	2.80668e-05	0.00884161	ENSG00000269846
SLC2A3P4	4.568	1.28541	0.000350458	0.0448086	ENSG00000254088
TCTEX1D1	-3.57374	3.20832	6.36284e-05	0.0148639	ENSG00000152760
AC129850.1	5.66421	1.51568	1.95704e-05	0.00754727	ENSG00000232446
SETP1	4.85676	1.37589	0.000150721	0.0265244	ENSG00000258863
AC005089.1	6.15021	1.89601	1.09401e-06	0.000951938	ENSG00000274080
OIP5-AS1	6.24572	2.23852	6.27965e-06	0.00333407	ENSG00000247556
AGGF1P10	4.52277	1.80891	8.58365e-05	0.0182914	ENSG00000282968
FAM155A-IT1	5.0976	1.36812	0.000104936	0.019907	ENSG00000227248
OR9I1	3.54718	2.35393	0.000399836	0.0481725	ENSG00000172377
AP000534.2	3.93382	2.82076	2.61224e-05	0.00843592	ENSG00000237299
AL357558.3	6.76016	2.57096	5.37264e-08	8.85778e-05	ENSG00000287443
AC024382.1	2.39804	4.09303	0.000202797	0.0319226	ENSG00000253573
AC135050.7	2.87561	2.98025	0.00010267	0.0196482	ENSG00000280160
ZNF510	-2.8276	4.59128	0.000161171	0.0280482	ENSG00000081386
AC020595.1	4.40238	1.26156	0.000327039	0.0427097	ENSG00000226681
ZFP3	2.65596	3.63336	7.96714e-05	0.0173313	ENSG00000180787
ZSCAN22	-3.60017	4.64143	1.60879e-05	0.00690347	ENSG00000182318
IGLL5	4.4311	1.9726	4.83499e-05	0.0119257	ENSG00000254709
AC002558.2	4.2232	2.05853	8.22439e-05	0.0177675	ENSG00000261872
FGF23	2.34094	4.09303	5.16371e-05	0.012539	ENSG00000118972
GPAT2P2	3.92371	1.25051	0.000372196	0.0466362	ENSG00000188383
CTD-2194D22.4	5.27854	2.05869	1.54852e-06	0.0011962	ENSG00000249326
LINGO1-AS1	3.81276	2.85002	2.12785e-05	0.00757339	ENSG00000259666
AC024132.1	4.18286	1.71966	0.000197415	0.0315511	ENSG00000205830
AP000962.1	3.22824	2.19696	0.000274864	0.0386699	ENSG00000269950
NPTN-IT1	-6.91549	2.90209	5.99018e-05	0.0142153	ENSG00000281183
CD40	-3.20728	2.26753	0.000392872	0.0478378	ENSG00000101017
LINC01897	4.61489	1.34248	0.000239988	0.0354606	ENSG00000267209
PCCA-AS1	-4.01642	2.29877	0.000395504	0.0478378	ENSG00000234650
PSMC1P4	5.82359	2.05262	2.36068e-06	0.00160757	ENSG00000248781
AC017048.3	4.30861	1.35573	9.6766e-05	0.0191707	ENSG00000272551
PGLYRP1	-3.75573	2.6847	0.000289847	0.0392957	ENSG00000008438
AL732323.1	4.39046	1.30505	0.00032963	0.042845	ENSG00000225002
CASQ1	-3.54154	2.58386	0.000212803	0.0328377	ENSG00000143318
AC024075.1	7.81938	3.17078	1.78394e-10	1.39705e-06	ENSG00000267904
ZXDA	-5.25246	2.86538	3.30128e-05	0.0100401	ENSG00000198205
MTCYBP39	5.43432	1.79117	7.62397e-06	0.00391509	ENSG00000226341
YY1	1.92097	7.66084	3.62497e-05	0.0103839	ENSG00000100811
TSEN2P1	4.26075	1.29528	0.000200157	0.0317773	ENSG00000251174
RPL9P29	5.69684	2.57371	1.09579e-07	0.000137302	ENSG00000267355
AL353803.4	5.45748	2.74413	6.46111e-08	9.70398e-05	ENSG00000261334
MIR1185-1	3.95238	2.02116	9.32535e-05	0.0189544	ENSG00000221525
NUP62	7.17668	2.66104	2.12395e-08	6.01734e-05	ENSG00000213024
CIR1P2	4.05228	1.31935	0.000288049	0.0392957	ENSG00000250215
AC093462.1	5.92653	2.75922	1.94537e-08	6.01734e-05	ENSG00000277324
EIF4A1	6.65997	2.2482	6.81524e-08	9.70398e-05	ENSG00000161960
AL355990.2	4.47165	1.65339	5.73186e-05	0.0137062	ENSG00000235526
PIP4K2B	-3.37945	4.6454	0.000294939	0.0396522	ENSG00000276293
AC009090.2	4.3068	2.81488	1.42206e-05	0.00618693	ENSG00000260148
AC008906.1	4.73367	1.79263	1.70149e-05	0.0072026	ENSG00000248734
RNU6-1188P	4.62965	1.73969	3.47843e-05	0.0101833	ENSG00000200665
JMJD7	5.51235	1.45202	3.45798e-05	0.0101833	ENSG00000243789
AC013724.1	4.71064	1.41669	9.04951e-05	0.0187732	ENSG00000251459
AC105105.4	4.82643	1.37786	0.000146228	0.0260261	ENSG00000276403
AL157396.1	-6.81911	2.91398	6.85256e-05	0.0154429	ENSG00000280660
AC009139.1	-3.91225	2.53766	0.000237543	0.0352655	ENSG00000260922
SLC6A2	-4.53327	2.27773	0.000275288	0.0386699	ENSG00000103546
GLYATL1B	4.40411	1.28069	0.000127856	0.0234996	ENSG00000255151
MS4A6E	-5.5091	2.91138	2.01565e-05	0.00754727	ENSG00000166926
AC079866.1	4.48046	1.24696	0.000227446	0.0340897	ENSG00000256399
LINC02773	3.67577	1.24661	0.000248659	0.035943	ENSG00000237980
BVES-AS1	-4.76041	2.36408	8.76925e-05	0.0183131	ENSG00000203808
RPL23A	1.80119	5.23484	0.000394103	0.0478378	ENSG00000198242
AC092435.1	3.96886	2.27648	6.54895e-05	0.0149742	ENSG00000248346
LINC-PINT	5.78024	2.12227	4.35223e-05	0.011084	ENSG00000231721
AC139712.1	4.85669	1.44146	0.000105524	0.019907	ENSG00000236837
KRT19P6	5.33431	1.60523	2.07352e-05	0.00755268	ENSG00000249891
PLP1	2.33387	6.23256	3.19794e-06	0.00207424	ENSG00000123560
RNU6-946P	-6.81911	2.91398	6.85256e-05	0.0154429	ENSG00000206605
AC012349.1	3.21064	4.29696	1.92159e-06	0.00139985	ENSG00000254254
AC044810.3	3.5427	2.56459	5.69935e-05	0.0137062	ENSG00000271758
REPIN1	5.54125	3.22071	6.5729e-08	9.70398e-05	ENSG00000214022
AC244502.3	6.30136	1.86109	9.78737e-07	0.000901733	ENSG00000259042
KCNJ2-AS1	4.40323	1.3097	0.000423017	0.0496393	ENSG00000267365
MTND2P7	5.33431	1.60523	2.07352e-05	0.00755268	ENSG00000253970
OR5A1	4.13634	1.60079	0.000230329	0.0343575	ENSG00000172320
AP000759.1	3.30075	1.89556	0.000327225	0.0427097	ENSG00000255320
AL603783.1	2.409	3.23767	0.000248991	0.035943	ENSG00000287823
AL031708.1	-6.85123	2.94257	6.16587e-05	0.0145223	ENSG00000261732
RN7SL551P	5.26502	1.51848	2.54876e-05	0.00831666	ENSG00000243856
AC008662.2	4.41898	1.31651	0.000354214	0.0451046	ENSG00000253538
LINC01935	3.96298	1.64619	0.000326827	0.0427097	ENSG00000224095
LINC02310	5.559	1.72243	8.17677e-06	0.00413124	ENSG00000258808
DUXB	4.43113	1.73389	3.62709e-05	0.0103839	ENSG00000282757
BPGM	-3.96504	2.62824	4.61324e-05	0.011654	ENSG00000172331
CCDC146	1.91863	5.96233	8.70546e-05	0.0183131	ENSG00000135205
AC011294.1	-4.12991	4.57268	2.15174e-05	0.00757339	ENSG00000233539
LRRTM4-AS1	-2.97611	2.7765	0.000408958	0.0488955	ENSG00000234653
RPL7AP3	5.10978	1.55639	4.03698e-05	0.0106268	ENSG00000256243
AC068481.1	-3.17753	3.12511	0.000347281	0.0445844	ENSG00000223884
AC008676.2	5.96251	2.40278	1.01956e-07	0.000133074	ENSG00000253155
STAG2	1.64867	7.78356	0.00020638	0.0322802	ENSG00000101972
AC104335.3	-3.99161	2.81565	5.02932e-05	0.0123081	ENSG00000287116
AC073283.2	3.99081	1.88512	0.000289161	0.0392957	ENSG00000226087
AC009831.1	-4.70873	2.56022	0.000307323	0.040792	ENSG00000263823
CR383656.4	5.51235	1.45202	3.45798e-05	0.0101833	ENSG00000257635
LINC01929	3.41738	1.99461	9.85308e-05	0.0191707	ENSG00000267013
SLCO2A1	-2.49494	4.79908	2.41789e-05	0.00823265	ENSG00000174640
AC007785.2	4.53555	1.27044	0.000424687	0.0496393	ENSG00000268053
NDUFV3	2.69119	7.0841	3.50238e-08	7.21212e-05	ENSG00000160194
SLC5A7	4.2621	3.74298	5.47983e-07	0.000572186	ENSG00000115665
RNA5SP203	4.79371	1.88518	2.30298e-05	0.00801565	ENSG00000222383
EXOSC7	-3.74534	3.82034	1.06382e-06	0.000951938	ENSG00000075914
LYNX1	7.0173	2.24109	1.90858e-08	6.01734e-05	ENSG00000180155
AC087257.1	3.96285	1.24877	0.000393205	0.0478378	ENSG00000248100
AC010099.1	6.12057	1.77219	1.56565e-06	0.0011962	ENSG00000213291
ZNF580	4.63173	3.30977	6.19214e-07	0.000625706	ENSG00000213015
RNF17	-2.75228	5.52785	9.47819e-06	0.00449855	ENSG00000132972
XRCC6P4	5.05895	1.4643	0.000180446	0.029643	ENSG00000253517
AC061979.1	4.52021	1.35629	0.000280576	0.0387182	ENSG00000286275
RNA5SP494	4.85676	1.37589	0.000150721	0.0265244	ENSG00000222585
AL160287.1	-3.25845	2.6624	0.0004156	0.0493132	ENSG00000236894
AL591767.1	-6.36486	3.27972	4.59397e-06	0.00256975	ENSG00000258400
AC022400.5	3.77383	1.82319	0.00027921	0.0387182	ENSG00000272916
AC018359.1	3.5948	2.65817	0.000387086	0.0478378	ENSG00000227498
PRDM13	4.49427	1.37654	8.4208e-05	0.0180672	ENSG00000112238
AC008736.2	4.50519	1.33235	0.000303215	0.0404179	ENSG00000267567
RPS26P42	-6.75089	2.75274	0.000101901	0.0196482	ENSG00000232437
AC110011.1	3.72052	1.65986	0.000220149	0.0336398	ENSG00000253628
LTBR	2.39489	3.2211	0.000363983	0.0459748	ENSG00000111321
AC096589.2	3.86973	1.48002	0.000298196	0.0399187	ENSG00000287048
AL135818.2	4.13416	2.09852	0.000188182	0.0307022	ENSG00000260810
LSM5	2.61604	3.79419	0.000167847	0.0284206	ENSG00000106355
RNU6-147P	4.63322	1.45127	8.72328e-05	0.0183131	ENSG00000206710
HIGD1A	5.46937	1.52393	2.49967e-05	0.00830479	ENSG00000181061
G0S2	3.73443	2.55833	3.26649e-05	0.0100316	ENSG00000123689
RAB11FIP1P1	3.65081	1.47094	0.000244379	0.0357719	ENSG00000228492
C3	1.71737	5.84095	0.000243465	0.0357719	ENSG00000125730
PCDHA10	-6.5656	2.59067	0.000177764	0.0296195	ENSG00000250120
AC016027.2	6.14884	2.18564	1.98435e-05	0.00754727	ENSG00000234913
AC109454.3	3.41925	2.49075	3.91267e-05	0.0106268	ENSG00000250564
AC104663.1	3.4213	2.25402	9.26955e-05	0.0189544	ENSG00000251081
AL593856.1	4.53555	1.27044	0.000424687	0.0496393	ENSG00000236476
AARSD1	7.56956	2.67947	7.74965e-09	3.46797e-05	ENSG00000266967
SCP2D1	4.80015	1.41734	0.000128282	0.0234996	ENSG00000132631
TFDP3	4.30591	1.74956	6.40583e-05	0.0148639	ENSG00000183434
TCEAL8	2.70117	3.10557	0.000268719	0.038262	ENSG00000180964
AL162390.1	-6.36607	2.52802	0.000279479	0.0387182	ENSG00000274421
LINC01391	4.66493	1.85394	2.02385e-05	0.00754727	ENSG00000244578
AL589946.1	4.68421	1.31456	0.000221895	0.033742	ENSG00000228231
AC068647.2	4.66453	1.26335	0.000153612	0.026882	ENSG00000250271
RNY1	3.60349	2.72747	9.39644e-06	0.00449855	ENSG00000201098
AC008676.3	-2.58149	4.16792	0.000403731	0.0484554	ENSG00000285868
AL161722.3	6.01816	1.6933	3.88284e-06	0.00221145	ENSG00000271088
SYNJ2BP	6.68179	2.27563	3.68377e-08	7.21212e-05	ENSG00000213463
DMRTC2	3.69557	2.71036	2.82254e-05	0.00884161	ENSG00000142025
LINC02200	4.05649	1.84806	0.000108299	0.0201933	ENSG00000250358
AC090692.3	4.28419	2.23822	1.83463e-05	0.0074636	ENSG00000285740
H2BC21	3.42195	1.96085	2.47992e-05	0.00830479	ENSG00000184678
AL121897.1	3.20524	2.59042	0.000385696	0.0478378	ENSG00000287850
