## Supplementary material for "Dissecting the molecular landscape of Parkinson’s disease and Parkinson’s disease dementia using highly efficient snRNA-seq (HIF-snRNA-seq)": All-tablrs: endothelial.xlsx

### Sheet: early.pd.ctrl
gname	logFC	logCPM	PValue	FDR	ensemblID
AC108515.1	6.89825	3.07666	2.90836e-07	0.000210291	ENSG00000253170
AC117481.1	4.16764	3.14026	0.000139072	0.0186382	ENSG00000287398
AC183088.3	5.38052	2.44098	4.51398e-05	0.0077186	ENSG00000287345
ABCB11	3.94367	4.15245	3.17617e-05	0.00597243	ENSG00000073734
AC091705.1	4.80474	2.45622	0.000226071	0.0276385	ENSG00000227386
JMJD1C-AS1	4.33223	2.89778	0.000292968	0.0337006	ENSG00000272767
FAM91A1	3.05337	5.35068	0.000122864	0.0170842	ENSG00000176853
RARRES2	4.90216	3.48113	1.71717e-06	0.000724275	ENSG00000106538
ATIC	3.26097	5.16636	8.39912e-05	0.0125773	ENSG00000138363
NTAN1P1	7.67918	3.54507	1.39251e-09	9.69046e-06	ENSG00000270965
AC016930.1	6.28075	2.77385	1.19522e-06	0.000593086	ENSG00000223738
DIAPH1-AS1	4.8363	2.5445	0.000271774	0.0319897	ENSG00000246422
AC026336.2	6.96699	3.44245	1.29805e-08	4.10622e-05	ENSG00000259862
AL356234.1	6.38005	2.81841	6.57614e-07	0.000369827	ENSG00000220412
TLCD1	4.38307	2.43162	0.000301724	0.0342409	ENSG00000160606
AC022441.2	5.86623	2.60498	6.4749e-06	0.00182309	ENSG00000251601
Z84468.1	3.95711	3.08839	0.000189454	0.0240931	ENSG00000281732
AIMP2	3.04506	4.93509	0.000397109	0.0415274	ENSG00000106305
MS4A19P	5.98201	3.49895	3.02089e-08	6.94997e-05	ENSG00000283601
OR2AJ1	4.99269	2.33625	0.00018058	0.0231976	ENSG00000177275
AC133530.1	4.29543	2.56481	0.00047938	0.0485267	ENSG00000286734
PRDM14	5.10853	3.20263	1.45722e-06	0.000682925	ENSG00000147596
RNU1-78P	5.99717	2.65545	4.64307e-06	0.00154608	ENSG00000212550
AC018648.1	4.97638	2.42723	6.65821e-05	0.0105689	ENSG00000272905
AC003975.1	4.66509	3.06322	0.000105562	0.0152906	ENSG00000197462
AC114689.2	6.56026	2.90331	2.68969e-07	0.000204153	ENSG00000265240
FNBP1L	2.5082	5.98047	0.000427492	0.0441574	ENSG00000137942
AL121583.1	6.15897	3.3692	1.07995e-07	0.000136965	ENSG00000277692
PIAS3	4.08	4.59679	6.82159e-06	0.00187646	ENSG00000131788
AC231759.1	5.93318	2.63045	6.52103e-06	0.00182309	ENSG00000276474
APOC4-APOC2	5.56157	2.49792	2.9528e-05	0.0056611	ENSG00000224916
AL160408.6	5.65152	3.69537	1.41761e-06	0.000676897	ENSG00000282097
RSPH10B	4.13417	4.29914	1.25076e-05	0.00298613	ENSG00000155026
BX323046.1	5.72207	2.55252	1.32763e-05	0.00305439	ENSG00000273175
AC005258.2	7.17939	2.98518	5.77135e-08	0.000107593	ENSG00000286880
CD2	4.87055	2.55663	7.93643e-05	0.0119552	ENSG00000116824
RN7SL279P	4.71036	2.30092	0.000336363	0.0370102	ENSG00000265648
AKR1D1	3.89244	4.19538	2.13836e-05	0.00458607	ENSG00000122787
LINC02131	5.50545	2.55702	6.26739e-05	0.0100385	ENSG00000261154
PPDPFL	6.11746	2.70408	2.32474e-06	0.000905111	ENSG00000168333
BMF	4.34555	3.31982	0.000196672	0.024161	ENSG00000104081
AP000777.2	4.84431	2.38956	0.000109476	0.0157415	ENSG00000255959
AC008764.4	7.68806	3.43658	3.66221e-09	1.85359e-05	ENSG00000268790
AC026412.4	5.93318	2.63045	6.52103e-06	0.00182309	ENSG00000288549
AC104971.2	4.94252	2.64259	5.37265e-05	0.00871575	ENSG00000267579
THAP12P9	5.08528	2.35905	0.000194346	0.024161	ENSG00000248320
AC023787.1	5.0566	2.35075	0.000195497	0.024161	ENSG00000286188
ZNF582	4.45633	4.20576	8.27977e-07	0.000455514	ENSG00000018869
ZSCAN5DP	5.64409	2.5255	1.95766e-05	0.00423441	ENSG00000267908
AL023553.1	5.11825	3.28893	2.05476e-06	0.000838707	ENSG00000286491
FGB	4.63228	2.86393	0.000429318	0.0441657	ENSG00000171564
AL590787.1	6.05859	2.67999	3.26336e-06	0.0011798	ENSG00000260509
TGFB1I1	7.21184	3.34102	6.39303e-09	2.31126e-05	ENSG00000140682
CXorf66	6.28075	2.77385	1.19522e-06	0.000593086	ENSG00000203933
TPO	4.10233	3.51037	7.18977e-05	0.0109609	ENSG00000115705
AC125611.3	4.10676	3.03679	0.000155914	0.0203388	ENSG00000258232
AC026108.2	5.72207	2.55252	1.32763e-05	0.00305439	ENSG00000288092
RN7SKP79	5.1731	2.38151	0.000115358	0.016129	ENSG00000200243
AC018645.1	6.28075	2.77385	1.19522e-06	0.000593086	ENSG00000250756
PCDHB10	4.38648	2.8906	3.45493e-05	0.00629021	ENSG00000120324
AP001652.1	6.14166	2.75257	6.54409e-06	0.00182309	ENSG00000255523
AL359513.1	5.47394	2.46975	2.92231e-05	0.0056611	ENSG00000278238
AC068643.2	4.25199	2.55492	0.000132279	0.0182928	ENSG00000257860
AC073263.2	5.56157	2.49792	2.9528e-05	0.0056611	ENSG00000279070
LINC00482	5.21787	2.65659	3.40478e-05	0.00624383	ENSG00000185168
AC124864.2	4.56979	2.8528	0.000185629	0.0237258	ENSG00000286103
AC006463.1	8.09514	3.58856	4.69428e-10	5.9399e-06	ENSG00000225795
AC092059.1	6.37516	3.54054	2.89964e-08	6.94997e-05	ENSG00000239991
AC027013.1	4.59327	2.7835	0.000247985	0.0297461	ENSG00000258489
CCNJP1	6.56026	2.90331	2.68969e-07	0.000204153	ENSG00000227491
FLG2	6.25584	3.06687	3.35704e-07	0.000226613	ENSG00000143520
SDHD	5.93318	2.63045	6.52103e-06	0.00182309	ENSG00000204370
NPHS2	4.79134	3.19462	1.24926e-05	0.00298613	ENSG00000116218
CARD16	4.68848	2.50656	0.000149199	0.0195636	ENSG00000204397
AC025031.1	4.3949	2.78638	0.000138522	0.0186382	ENSG00000257496
AC069499.1	4.83764	2.50572	0.000166823	0.0216502	ENSG00000241634
AC005786.2	5.42344	2.79244	0.000283678	0.032781	ENSG00000267231
AL109653.2	4.92946	2.31926	0.00034758	0.0372721	ENSG00000279585
AC095059.2	6.3389	2.69826	2.54349e-06	0.000975275	ENSG00000249239
AL133268.2	5.99717	2.65545	4.64307e-06	0.00154608	ENSG00000223623
AC023968.2	5.30484	2.41945	7.03938e-05	0.0108751	ENSG00000259493
CNN1	3.95524	3.44972	0.000314276	0.0355062	ENSG00000130176
IL22	5.72207	2.55252	1.32763e-05	0.00305439	ENSG00000127318
AL671862.1	6.98664	3.44879	4.70739e-09	1.9855e-05	ENSG00000225011
ETS1	4.08558	5.18134	4.75183e-07	0.000298176	ENSG00000134954
CCDC8	4.53518	2.59187	9.28974e-05	0.0136683	ENSG00000169515
ALAS2	4.56787	2.43694	0.000335757	0.0370102	ENSG00000158578
OTX1	4.51375	2.51715	0.000141078	0.0186924	ENSG00000115507
AL121897.1	5.55013	2.58324	8.69167e-06	0.00226763	ENSG00000287850
ERLNC1	5.38052	2.44098	4.51398e-05	0.0077186	ENSG00000230550
AC012157.3	5.18872	2.77638	4.43048e-05	0.0077186	ENSG00000286991
AC135782.1	3.19435	4.90572	0.000416373	0.043185	ENSG00000256982
AC131956.3	5.49499	2.76738	4.79416e-05	0.00801232	ENSG00000287441
AC124276.2	4.59826	3.25584	4.06739e-05	0.00724884	ENSG00000255400
AC012615.4	5.30741	2.59462	5.05117e-05	0.00830065	ENSG00000267141
ADAMTS5	3.50662	4.44704	0.000193608	0.024161	ENSG00000154736
HBD	5.78969	2.71019	2.15521e-06	0.000865744	ENSG00000223609
ETV7-AS1	6.46129	3.04641	4.45326e-06	0.00154608	ENSG00000224666
AC100807.2	5.38052	2.44098	4.51398e-05	0.0077186	ENSG00000253783
NPY4R	5.1731	2.38151	0.000115358	0.016129	ENSG00000204174
LINC02492	3.52986	3.87042	0.000362934	0.0383245	ENSG00000250590
ZNF280C	3.27614	4.97493	0.000281434	0.0327388	ENSG00000056277
AL137002.2	4.33192	2.64062	0.000488942	0.0492974	ENSG00000283828
OR2T33	6.54693	3.04726	3.13932e-07	0.000220685	ENSG00000177212
AC096675.1	5.86167	2.60603	8.05995e-06	0.00212472	ENSG00000287197
PROC	5.50308	3.65936	9.22759e-08	0.000129735	ENSG00000115718
AC005586.2	6.63947	2.91046	1.58916e-07	0.000164386	ENSG00000261305
RAB43P1	5.0566	2.35075	0.000195497	0.024161	ENSG00000259856
RPL12P11	5.33576	2.47833	2.8698e-05	0.0056611	ENSG00000232493
ANKRD20A19P	5.64445	3.5665	1.62392e-07	0.000164386	ENSG00000196593
TRIM6-TRIM34	5.52609	3.24043	2.04112e-07	0.000184481	ENSG00000258588
AL049833.2	5.93318	2.63045	6.52103e-06	0.00182309	ENSG00000259026
SEPTIN7P3	3.70023	3.26281	0.000341363	0.0372721	ENSG00000226102
COX14	5.0566	2.35075	0.000195497	0.024161	ENSG00000178449
LINC01613	6.72041	2.98314	1.13655e-07	0.000136965	ENSG00000261432
LINC00373	4.36495	3.19449	7.3656e-05	0.0111618	ENSG00000231019
AC083841.2	5.12715	2.89277	3.18599e-05	0.00597243	ENSG00000253715
LIPF	5.79585	3.89262	6.80241e-08	0.000107593	ENSG00000182333
AC106760.1	5.01792	2.79539	2.6417e-05	0.00557112	ENSG00000251196
AC119150.1	4.766	2.8482	0.000114185	0.016129	ENSG00000249916
AC100775.1	5.60807	3.34684	5.32823e-06	0.00172874	ENSG00000267789
PPIAP6	6.25609	2.88443	1.57625e-06	0.000719495	ENSG00000258477
Z97205.2	5.44198	3.19237	2.85895e-06	0.00107987	ENSG00000260422
BNIP3P29	5.95662	2.55177	1.4353e-05	0.00327235	ENSG00000269742
AC083806.2	5.69955	2.54677	1.17802e-05	0.00289439	ENSG00000274554
AP001531.1	5.85284	2.76168	5.95664e-06	0.00182309	ENSG00000287719
CDH16	5.31112	2.90294	9.42692e-06	0.00236205	ENSG00000166589
CHEK2P3	5.22148	2.44216	4.42313e-05	0.0077186	ENSG00000234898
DEFB115	7.28653	3.18112	6.66856e-08	0.000107593	ENSG00000215547
RPS27P25	4.82146	2.57785	6.68206e-05	0.0105689	ENSG00000239881
AC008533.1	5.36277	3.86724	1.33925e-07	0.000154056	ENSG00000285366
MAF	3.43833	4.35727	0.000300207	0.0342223	ENSG00000178573
PRICKLE3	4.58833	2.82685	0.000137287	0.0186382	ENSG00000012211
AC011595.1	4.63959	2.28401	0.000331221	0.0368325	ENSG00000257438
SHANK2-AS2	6.75779	3.00237	8.75945e-08	0.000129735	ENSG00000236262
OR2M3	4.39429	2.40183	0.000411666	0.0428725	ENSG00000228198
AL713866.1	6.11746	2.70408	2.32474e-06	0.000905111	ENSG00000261642
AC008517.1	6.42723	2.84015	4.94859e-07	0.000298176	ENSG00000248588
RSU1P1	5.90628	3.05703	4.59149e-06	0.00154608	ENSG00000230425
MIR4432HG	3.57398	3.9606	0.000139196	0.0186382	ENSG00000228590
PLCB2-AS1	5.03363	2.41647	6.75864e-05	0.0106237	ENSG00000259307
AC008937.3	4.31664	2.33738	0.000297356	0.0340506	ENSG00000271828
ANXA1	4.61011	2.65648	3.27363e-05	0.00604713	ENSG00000135046
AP002761.2	5.14659	3.26506	7.28465e-06	0.00194055	ENSG00000256568
AL158834.2	4.43557	2.4442	0.000331838	0.0368325	ENSG00000227253
AC108105.1	5.28302	2.56115	1.22651e-05	0.00298456	ENSG00000287597
AL023283.1	5.33912	2.7967	7.18157e-06	0.00193345	ENSG00000285598
AC140481.3	6.06277	2.95379	9.72641e-07	0.000512805	ENSG00000277668
ATP5MC1P8	7.14378	3.21394	6.74924e-08	0.000107593	ENSG00000224948
AC012101.2	6.08623	2.69247	2.97424e-06	0.0011069	ENSG00000287281
LINC01943	4.74548	2.88012	3.52016e-05	0.00632042	ENSG00000280721
CASP6	3.88816	4.45325	1.46409e-05	0.00330819	ENSG00000138794
SLC17A8	3.81553	4.41888	4.77485e-05	0.00801232	ENSG00000179520
UST-AS1	4.92946	2.31926	0.00034758	0.0372721	ENSG00000227660
CCDC71	4.3473	3.7266	6.50667e-06	0.00182309	ENSG00000177352
LAMB2	3.5502	3.57949	0.000380379	0.039943	ENSG00000172037
SYNPR-AS1	4.2643	4.54105	1.32733e-06	0.000645978	ENSG00000241359
RCN1	4.0666	2.86892	0.000248011	0.0297461	ENSG00000049449
KLF2P4	6.18662	2.73375	1.6414e-06	0.000719495	ENSG00000236516
AC091932.3	6.05859	2.67999	3.26336e-06	0.0011798	ENSG00000280185
DEFB108B	6.9492	2.86295	2.74279e-07	0.000204153	ENSG00000184276
AC009531.1	5.99717	2.65545	4.64307e-06	0.00154608	ENSG00000226063
SLC29A4P2	5.60823	2.71396	1.28436e-05	0.00303768	ENSG00000214660
AC008764.8	4.56945	2.93077	4.8559e-05	0.00803191	ENSG00000279529
AC127459.2	6.31661	3.06672	1.70647e-07	0.000166098	ENSG00000261090
RPS12P3	5.49333	2.8304	5.14534e-06	0.00169108	ENSG00000232713
LINC00410	4.87902	3.16732	1.76635e-05	0.00392115	ENSG00000231674
FCN3	4.84145	2.76569	2.81367e-05	0.0056611	ENSG00000142748
ADAT1	3.38958	4.61831	0.000173793	0.0224398	ENSG00000065457
AL583856.1	4.92946	2.31926	0.00034758	0.0372721	ENSG00000232389
AL357172.1	4.03597	3.89363	0.000147177	0.019399	ENSG00000259044
AC008663.1	4.6708	2.66904	0.000138399	0.0186382	ENSG00000253768
AL352979.4	4.56462	2.4357	0.000355984	0.0378525	ENSG00000288045
AC005618.1	6.55144	2.8556	1.78067e-06	0.000738743	ENSG00000272070
AP004607.8	5.38052	2.44098	4.51398e-05	0.0077186	ENSG00000255360
FAR2P2	4.19249	3.13581	5.79995e-05	0.009349	ENSG00000178162
RAB39B	3.60584	3.61968	0.000231	0.0281054	ENSG00000155961
ERCC6L	5.32872	3.24453	5.4927e-07	0.000323264	ENSG00000186871
AC024060.2	5.10425	2.49607	2.55047e-05	0.00542392	ENSG00000271870
CD1C	5.56157	2.49792	2.9528e-05	0.0056611	ENSG00000158481
AC123567.2	4.48294	2.41501	0.000438531	0.0449307	ENSG00000258035
AC048383.1	6.4729	2.86154	4.83696e-07	0.000298176	ENSG00000259503
AC011525.1	5.79598	2.57901	9.18764e-06	0.00232512	ENSG00000261400
RNU7-197P	5.49492	2.47724	2.88769e-05	0.0056611	ENSG00000239168
LINC02836	5.44701	2.75803	2.99818e-05	0.00570489	ENSG00000237567
ASPA	3.68999	3.8696	0.000140676	0.0186924	ENSG00000108381
ELOBP3	5.1731	2.38151	0.000115358	0.016129	ENSG00000232285
AL512306.2	5.28064	2.41157	7.09047e-05	0.0108751	ENSG00000240219
ART4	5.7915	2.59026	7.17099e-06	0.00193345	ENSG00000111339
HS3ST3A1	3.19062	4.93593	0.000196289	0.024161	ENSG00000153976
BOLA3P2	5.11305	2.69004	0.000282019	0.0327388	ENSG00000267332
AC018814.1	4.13331	2.42679	0.000458682	0.0468059	ENSG00000225044
SLC22A20P	4.05796	4.83204	3.61226e-06	0.00128754	ENSG00000197847
AC025048.4	5.11315	3.20562	5.68029e-06	0.00179689	ENSG00000267416
PRAMEF19	7.14378	3.21394	6.74924e-08	0.000107593	ENSG00000204480
LONRF1	5.08269	3.559	3.40273e-07	0.000226613	ENSG00000154359
AL139128.1	4.41825	2.71862	0.00027696	0.0324492	ENSG00000234937
AC027688.1	6.08275	2.98488	9.59413e-07	0.000512805	ENSG00000260605
AC007342.8	5.79598	2.57901	9.18764e-06	0.00232512	ENSG00000279741
ADAM20P2	5.58252	2.78295	3.52147e-05	0.00632042	ENSG00000248574
AC005050.3	3.28028	4.17678	0.00047404	0.0481789	ENSG00000286076
AC108457.1	5.21332	2.56377	6.87046e-05	0.0107328	ENSG00000285663
AC009097.3	4.55049	2.37809	0.000105736	0.0152906	ENSG00000260612
LGALS9	4.00296	3.0322	0.000261938	0.030976	ENSG00000168961
DRD4	6.4729	2.86154	4.83696e-07	0.000298176	ENSG00000069696
AL590560.4	5.1731	2.38151	0.000115358	0.016129	ENSG00000279430
AL133325.2	8.25958	3.84614	3.27243e-11	8.28154e-07	ENSG00000233492
AC099063.1	4.37717	2.44103	0.000317765	0.0357408	ENSG00000237568
AC109782.1	5.56157	2.49792	2.9528e-05	0.0056611	ENSG00000286447
TDGF1P7	5.05766	2.6036	4.78577e-05	0.00801232	ENSG00000269584
AC097535.1	5.12847	2.54418	0.000104241	0.0152488	ENSG00000248417
AC093227.2	4.48685	4.99817	2.40042e-07	0.000204153	ENSG00000267552
AP002001.1	5.26512	2.59835	5.08857e-05	0.00830816	ENSG00000254811
AC018523.1	4.85823	2.48664	0.000241932	0.0292946	ENSG00000255074
AC011029.1	3.55415	3.89226	0.000254738	0.030266	ENSG00000287352
AC021851.2	2.9643	5.9645	3.26617e-05	0.00604713	ENSG00000287621
AP001804.1	5.83198	2.76058	6.33292e-06	0.00182309	ENSG00000285561
RHPN1-AS1	6.71512	2.87896	1.80909e-07	0.000169565	ENSG00000254389
LINC02248	3.71007	4.05179	8.56494e-05	0.0127502	ENSG00000235160
AL445228.3	6.07369	2.91521	1.67734e-06	0.000719495	ENSG00000271387
AC007731.4	6.85478	3.50671	1.53166e-09	9.69046e-06	ENSG00000277971
SIX1	6.06821	3.64049	1.54051e-07	0.000164386	ENSG00000126778
AC090124.1	5.56157	2.49792	2.9528e-05	0.0056611	ENSG00000255227
CHCHD2P5	5.56157	2.49792	2.9528e-05	0.0056611	ENSG00000223490
AC021134.2	6.21843	2.92234	1.47999e-05	0.00331453	ENSG00000287072
AC007159.1	5.93318	2.63045	6.52103e-06	0.00182309	ENSG00000261146
AL954642.1	5.76841	2.60907	6.55554e-06	0.00182309	ENSG00000237419
SERTM2	6.07127	2.91537	1.67741e-06	0.000719495	ENSG00000260802
KRT16	5.79598	2.57901	9.18764e-06	0.00232512	ENSG00000186832
DTX4	3.0502	4.86796	0.000346841	0.0372721	ENSG00000110042
AC145285.1	5.62811	3.24859	5.88679e-07	0.000338584	ENSG00000240634
OR7E129P	6.22837	2.75099	1.63693e-06	0.000719495	ENSG00000180770
NSA2P6	5.56157	2.49792	2.9528e-05	0.0056611	ENSG00000250980
AC021106.1	4.55387	2.31598	0.000251035	0.0299667	ENSG00000249863
AC072022.1	3.86867	3.3203	0.000325042	0.0363976	ENSG00000228804
XXYLT1-AS2	4.54448	2.431	0.000349115	0.0372787	ENSG00000230266
AC079178.1	6.72041	2.98314	1.13655e-07	0.000136965	ENSG00000231388
TMEM174	5.00733	2.70679	1.87089e-05	0.0041171	ENSG00000164325
CELA3B	4.77996	2.69603	0.00034736	0.0372721	ENSG00000219073
AC007952.4	4.5928	2.56946	0.000363452	0.0383245	ENSG00000262202
LINC01248	5.37969	2.77805	9.79875e-06	0.00243115	ENSG00000224128
AC068196.1	4.63802	3.44321	1.89237e-05	0.00412848	ENSG00000238171
AC116611.1	3.93578	3.43179	0.000134213	0.0184593	ENSG00000286784
AC090457.1	6.56026	2.90331	2.68969e-07	0.000204153	ENSG00000264108
AC008164.1	4.8758	3.45116	5.55976e-06	0.00178102	ENSG00000223536
C11orf21	5.28064	2.41157	7.09047e-05	0.0108751	ENSG00000110665

### Sheet: late.pd.ctrl
gname	logFC	logCPM	PValue	FDR	ensemblID
PTPRT-AS1	5.43494	3.09537	6.31503e-06	0.00323577	ENSG00000227599
ENPP7	5.04384	3.03511	1.57096e-05	0.00631576	ENSG00000182156
FABP5P1	5.24272	3.00775	1.6342e-05	0.00642501	ENSG00000236972
FSTL1	2.69185	4.3368	0.000229894	0.0286769	ENSG00000163430
UNC93B7	4.17655	2.84451	0.000101891	0.0188839	ENSG00000251624
AL499602.1	5.05456	3.0479	1.53953e-05	0.00628611	ENSG00000286451
LINC01801	4.02736	3.87785	3.08841e-05	0.00996375	ENSG00000267767
PSMA6P2	4.28597	2.92659	0.000164023	0.0243537	ENSG00000229083
MOCS1P1	4.24435	2.71352	0.000459595	0.0441549	ENSG00000260347
AC114485.1	2.84105	4.46426	0.000433293	0.043922	ENSG00000233359
AC005772.2	-4.22803	4.15366	6.00058e-05	0.0135179	ENSG00000287307
HEBP2	2.75314	3.71023	0.00043392	0.043922	ENSG00000051620
CLEC4E	4.80251	2.90112	4.60404e-05	0.0115685	ENSG00000166523
HELZ2	3.9487	3.4905	5.36396e-05	0.0127428	ENSG00000130589
SLC5A9	3.97939	2.7975	0.000124207	0.0213538	ENSG00000117834
ZNF713	4.63502	2.80911	0.000151498	0.0228841	ENSG00000178665
AL078595.2	4.37293	2.7732	0.000215313	0.0286126	ENSG00000270484
LINC02260	5.00103	3.02351	1.69545e-05	0.00642501	ENSG00000250456
CYB5R2	3.86327	3.10261	0.000129912	0.0219665	ENSG00000166394
SWSAP1	3.49727	3.07127	0.000404266	0.0420429	ENSG00000173928
RSKR	-5.41584	3.51263	0.000202556	0.0274262	ENSG00000167524
MIR4520-1	4.22223	2.71818	0.000447121	0.043922	ENSG00000264468
NIPAL4	4.31388	2.91274	3.92647e-05	0.0108405	ENSG00000172548
AC091133.2	4.74967	3.57903	3.32924e-05	0.0100405	ENSG00000238804
AC089998.2	4.3552	2.76198	0.000272298	0.0321977	ENSG00000257837
AC096915.1	5.13231	3.48388	1.71111e-06	0.00154189	ENSG00000226082
LINC02610	4.05111	2.81863	9.22331e-05	0.0178536	ENSG00000186235
SCAT1	3.5291	3.29697	0.000157123	0.0235212	ENSG00000267123
IGSF9	4.49337	2.81635	0.000131497	0.0220275	ENSG00000085552
LINC02052	3.95561	3.40803	0.0002515	0.030338	ENSG00000224406
AC080112.1	5.12054	3.07862	1.09589e-05	0.00469474	ENSG00000266208
CLCA3P	3.93426	3.49068	7.12864e-05	0.0153955	ENSG00000153923
RPL31P7	4.8309	2.91622	5.12799e-05	0.0124078	ENSG00000232083
TMEM88	4.39549	3.48779	9.44493e-06	0.00425543	ENSG00000167874
ZG16	5.27331	3.1525	5.54633e-06	0.00302005	ENSG00000174992
AL121672.2	3.95708	2.71847	0.000330401	0.0368976	ENSG00000235159
GIMAP4	-5.25396	3.5086	0.000133826	0.0220832	ENSG00000133574
KRT43P	4.22402	3.26243	4.44085e-05	0.0115685	ENSG00000236473
AL358937.1	5.28601	3.13163	4.86728e-06	0.00286987	ENSG00000254571
ALS2CL	2.7397	5.31035	5.19996e-05	0.0124665	ENSG00000178038
BX470209.1	3.72073	3.36096	0.000178975	0.0259832	ENSG00000226206
MMP27	6.49352	3.84753	6.63518e-09	3.46781e-05	ENSG00000137675
AC009230.1	4.26121	3.33005	3.34367e-05	0.0100405	ENSG00000286335
AC073288.1	4.25232	2.99081	0.000111415	0.0200792	ENSG00000239628
ZFP36	3.05949	4.01777	0.000220824	0.0286769	ENSG00000128016
AC034102.3	3.36888	3.26545	0.000327422	0.0367219	ENSG00000257449
AC007179.1	2.56958	6.32062	3.20177e-06	0.00226132	ENSG00000231815
IFNG	5.33727	3.12699	6.25773e-06	0.00323577	ENSG00000111537
BARX2	-4.90984	3.92956	0.000135294	0.0220832	ENSG00000043039
FBXO10	2.83183	4.0066	0.000223111	0.0286769	ENSG00000147912
SLC5A4P1	6.52018	3.64309	2.4783e-08	5.88753e-05	ENSG00000255116
TMEM63A	3.13487	6.71629	1.25841e-08	3.65387e-05	ENSG00000196187
AC034234.1	4.48264	3.01074	0.000119728	0.0208581	ENSG00000248935
SCTR-AS1	5.45249	3.21186	2.29847e-06	0.00193753	ENSG00000231013
FABP5P2	5.18469	3.07022	1.01229e-05	0.0044836	ENSG00000236044
CR769776.2	-6.1697	4.0242	1.65746e-05	0.00642501	ENSG00000229156
LRRC32	2.8163	4.20878	0.000189831	0.0269397	ENSG00000137507
NMNAT1P3	4.83572	2.95131	3.91953e-05	0.0108405	ENSG00000238077
MIR4265	4.75446	2.91752	5.8376e-05	0.0133814	ENSG00000264934
AC022217.3	3.44493	3.85272	9.47327e-05	0.0180756	ENSG00000253736
AL354897.2	3.67477	2.67482	0.000501985	0.0466828	ENSG00000287930
AC011377.1	4.02475	2.93933	0.000169843	0.0249345	ENSG00000254246
OR4C9P	4.69043	2.86125	9.47635e-05	0.0180756	ENSG00000254925
H1-12P	5.13632	2.9625	2.34169e-05	0.00784526	ENSG00000216331
ITPRID1	3.38647	4.57877	6.98445e-06	0.00343584	ENSG00000180347
DPH3	3.69817	3.1005	0.000157516	0.0235212	ENSG00000154813
AL136988.2	-4.98027	3.37625	0.000457979	0.0441549	ENSG00000227006
AC131212.2	5.81769	3.34937	6.75117e-07	0.000801916	ENSG00000279700
TSPAN8	2.51379	5.2621	7.84893e-05	0.0160047	ENSG00000127324
FAU	2.79577	5.34122	3.01059e-05	0.00983408	ENSG00000149806
AL160262.1	3.5574	2.92156	0.000227708	0.0286769	ENSG00000253809
DLL4	2.74251	3.79344	0.000497317	0.0465803	ENSG00000128917
SLC16A8	4.32087	3.20607	1.89134e-05	0.00677046	ENSG00000100156
HEIH	4.00126	3.66646	2.85396e-06	0.00218525	ENSG00000278970
RAVER1	-3.40242	4.77854	8.03856e-05	0.0160047	ENSG00000161847
AL158819.1	4.16784	2.726	0.000363606	0.0391019	ENSG00000232765
CT55	3.99124	3.17344	7.71526e-05	0.0160047	ENSG00000169551
TYMS	3.35494	3.61348	0.000101753	0.0188839	ENSG00000176890
AC107396.1	4.79116	3.29984	8.67599e-06	0.0041222	ENSG00000251049
AC100786.1	4.98097	3.50892	8.86664e-07	0.00096543	ENSG00000264272
TAGLN3	-2.73448	5.31791	0.000433167	0.043922	ENSG00000144834
AC090772.2	-4.26576	4.18878	0.000150137	0.0228841	ENSG00000265204
ASZ1	3.39844	3.31338	0.000299958	0.0345592	ENSG00000154438
LINC02661	2.84098	4.74532	7.05662e-05	0.0153955	ENSG00000223381
Z98885.1	5.60463	3.17932	2.94852e-06	0.00218525	ENSG00000236867
PSG5	3.7547	2.64401	0.000507455	0.0470242	ENSG00000204941
AC012313.3	5.54015	3.198	2.70461e-06	0.00214173	ENSG00000268230
CICP14	3.69747	4.34301	5.58539e-05	0.0129166	ENSG00000281490
LINC01732	4.76072	2.82072	0.000127973	0.0218575	ENSG00000237292
OR52I2	4.8976	2.86902	7.12653e-05	0.0153955	ENSG00000226288
AC068489.1	2.89187	4.29841	0.000402938	0.0420429	ENSG00000234446
AL096840.2	4.41722	2.78337	0.000215304	0.0286126	ENSG00000270914
AC008764.6	-4.69537	4.08588	4.81129e-05	0.0118612	ENSG00000269399
FPR1	-3.64535	3.94601	0.000522611	0.0480876	ENSG00000171051
AC104389.6	5.33006	3.18096	4.06043e-06	0.00265268	ENSG00000284931
AL035693.1	4.99153	3.18858	1.851e-05	0.00677046	ENSG00000285603
FMO5	2.43313	4.44888	0.000482648	0.0458639	ENSG00000131781
AC073869.4	5.60713	3.32765	1.06365e-06	0.00103012	ENSG00000284003
SLC22A31	4.22223	2.71818	0.000447121	0.043922	ENSG00000259803
NLRP9P1	3.1104	3.26739	0.00051743	0.0477791	ENSG00000256581
AC005324.5	-5.01048	3.6763	0.000446165	0.043922	ENSG00000266261
C19orf54	2.96044	3.35675	0.000441039	0.043922	ENSG00000188493
MTND6P18	4.38051	2.75875	0.000279306	0.0327301	ENSG00000227714
ASB12	4.2728	2.89077	0.000369289	0.0395502	ENSG00000198881
SULT1D1P	4.4517	2.79516	0.000130293	0.0219665	ENSG00000236959
AC009413.1	4.06255	2.75558	0.00017417	0.0254269	ENSG00000287145
ATP8B5P	3.05959	4.50725	8.08444e-05	0.0160047	ENSG00000179766
LINC00705	4.81526	2.92002	4.59982e-05	0.0115685	ENSG00000225269
LINC02831	-5.68253	3.70092	5.54545e-05	0.0129166	ENSG00000224173
AC021451.2	4.55588	2.81292	0.000132374	0.0220332	ENSG00000286484
PRR29	3.79229	3.13393	0.000219613	0.0286769	ENSG00000224383
RPL18AP16	4.5283	2.82914	0.0001369	0.0220832	ENSG00000237793
AC007495.1	-4.57857	3.80311	0.000217048	0.028646	ENSG00000260041
AP005901.4	4.22889	2.79963	0.000101694	0.0188839	ENSG00000266818
AC090099.2	4.41682	2.76935	0.000222841	0.0286769	ENSG00000285562
AC008080.4	4.79568	2.93452	4.77147e-05	0.0118612	ENSG00000236494
AP002358.1	4.43723	3.12132	4.27003e-05	0.0115035	ENSG00000214797
ZNF655	5.41231	3.13342	4.942e-06	0.00286987	ENSG00000197343
AC023469.2	-5.74174	4.12056	3.61518e-05	0.0103815	ENSG00000228064
VDAC1P4	4.12911	2.67931	0.000500799	0.0466828	ENSG00000235060
OR11H13P	7.20021	4.16805	1.3787e-09	1.12641e-05	ENSG00000196143
INGX	4.33232	2.84174	0.000106971	0.0194765	ENSG00000243468
AC069421.3	4.19793	2.71484	0.000445972	0.043922	ENSG00000287206
AC244034.2	5.6077	3.10448	4.55497e-06	0.00277417	ENSG00000261000
ZNF605	4.51569	2.76921	0.00023538	0.0290139	ENSG00000196458
AC006058.4	4.03975	2.75965	0.000181846	0.0261664	ENSG00000280435
AC020900.1	5.15245	3.09372	9.24854e-06	0.00424005	ENSG00000249180
TFAP2A-AS1	4.44323	2.79416	0.000140442	0.0225156	ENSG00000229950
AL158065.1	4.49497	3.27566	5.66288e-06	0.00302005	ENSG00000286286
RPL7L1P5	5.44781	3.23282	2.57298e-06	0.00210116	ENSG00000267634
ACRV1	4.60348	3.45963	4.56487e-06	0.00277417	ENSG00000134940
CTSD	-5.40797	3.50673	0.000240541	0.0295109	ENSG00000117984
AC005840.2	4.35204	2.92358	0.000190718	0.0269397	ENSG00000256433
RN7SL383P	4.31702	2.75402	0.000272072	0.0321977	ENSG00000263556
ZNF672	2.92344	4.18826	0.000340461	0.0373821	ENSG00000171161
TMTC2	1.63971	7.83749	0.000407043	0.0420429	ENSG00000179104
MANSC4	3.4977	3.42337	0.000465374	0.0443838	ENSG00000205693
AC027088.3	4.52343	2.80162	0.00015007	0.0228841	ENSG00000259265
AL020998.1	4.27897	3.17214	6.47329e-05	0.0144581	ENSG00000226664
TRMT44	-2.75377	4.75227	0.000448767	0.043922	ENSG00000155275
SCARNA10	4.63502	2.80911	0.000151498	0.0228841	ENSG00000239002
OR4D9	-5.65309	4.13848	3.17488e-05	0.0100031	ENSG00000172742
IGFBP3	-4.19837	3.81072	0.000263214	0.0314078	ENSG00000146674
LINC01315	3.35019	3.03474	0.000275363	0.0324135	ENSG00000229891
MYO19	3.83818	3.03566	0.00022864	0.0286769	ENSG00000278259
FGF23	2.79998	4.46083	0.0002157	0.0286126	ENSG00000118972
AC092723.1	5.9289	3.27611	7.71043e-07	0.000876039	ENSG00000269667
AL031847.1	6.11627	3.6573	8.3857e-08	0.000156525	ENSG00000285629
AL358779.1	4.74455	2.88697	4.99963e-05	0.0122103	ENSG00000231678
MCEMP1	4.9132	2.95996	3.38115e-05	0.0100405	ENSG00000183019
FXYD1	-5.65102	3.65313	0.000107325	0.0194765	ENSG00000266964
TPM3P7	4.63502	2.80911	0.000151498	0.0228841	ENSG00000187536
AC138028.3	3.48575	3.32847	0.000143172	0.0226955	ENSG00000259813
AC131254.1	3.38265	3.06604	0.000398321	0.0418029	ENSG00000248964
RTEL1	4.67705	3.1636	1.86708e-05	0.00677046	ENSG00000258366
MIR5000	4.69184	2.88566	7.34147e-05	0.0155661	ENSG00000263909
AL354836.1	4.02587	2.8915	0.000303897	0.0346381	ENSG00000226332
MIR377	-5.00544	3.30677	0.000406101	0.0420429	ENSG00000199015
HMGB3P17	4.26302	2.7147	0.000463816	0.0443838	ENSG00000249400
THUMPD3	2.61624	4.30156	0.000443625	0.043922	ENSG00000134077
SALL1	3.30848	3.19635	0.000227431	0.0286769	ENSG00000103449
AC091868.1	5.50405	3.26437	1.54527e-06	0.00144218	ENSG00000184084
USP1	-4.18393	4.15053	0.000114762	0.0204799	ENSG00000162607
SMG1P6	2.88016	4.02675	0.000251927	0.030338	ENSG00000254634
AL669831.1	4.38579	2.72846	0.000377201	0.0400691	ENSG00000228327
AC068787.5	-3.37456	4.30793	0.000230467	0.0286769	ENSG00000287622
CASC11	2.96112	5.18394	0.000118358	0.020758	ENSG00000249375
SNHG20	7.57711	4.6226	2.11311e-11	5.52197e-07	ENSG00000234912
SPATA3	3.04902	4.35608	0.000202559	0.0274262	ENSG00000173699
AC020633.1	6.0731	4.73839	4.0014e-10	5.22823e-06	ENSG00000240890
AL645608.7	3.5888	3.4176	0.000294102	0.0341577	ENSG00000272512
AL603750.1	4.0894	2.92294	0.000167537	0.024735	ENSG00000280099
AC010280.3	4.76795	3.19574	7.24944e-05	0.0155281	ENSG00000249588
AL031430.1	4.94299	2.92387	4.50077e-05	0.0115685	ENSG00000284650
AC016730.1	3.93217	2.76197	0.000193517	0.0269881	ENSG00000227718
GLB1L	-4.25258	3.51018	0.000454821	0.0441549	ENSG00000163521
CSF3	3.9276	3.2804	0.000317244	0.0357337	ENSG00000108342
AC108050.1	3.51452	3.59671	0.000149864	0.0228841	ENSG00000287762
AC078883.2	3.24517	3.66279	0.000246272	0.0299329	ENSG00000226963
AL139819.1	3.36926	3.36566	0.000303348	0.0346381	ENSG00000231188
CICP27	4.49991	2.89277	3.35987e-05	0.0100405	ENSG00000233750
CBS	4.58642	3.4065	4.44739e-06	0.00277417	ENSG00000160200
SCARNA7	6.42839	4.25739	4.89172e-08	9.8331e-05	ENSG00000238741
AC008496.3	4.14234	3.52118	0.000197856	0.0272125	ENSG00000286818
AL035653.1	-5.30594	3.88448	0.00014417	0.0226955	ENSG00000288548
PRAMEF17	5.3576	3.19497	3.48826e-06	0.00237787	ENSG00000204479
AC120024.1	-5.70033	3.69224	7.93927e-05	0.0160047	ENSG00000260369
C12orf29	2.74955	4.07247	0.000495436	0.0465803	ENSG00000133641
AP000855.1	4.54949	2.79886	0.000182239	0.0261664	ENSG00000231620
LINC01429	3.79638	5.18901	3.93022e-07	0.000547176	ENSG00000227964
AL358781.2	4.01816	3.79119	6.74241e-06	0.00338832	ENSG00000230289
BCL2A1	4.42582	3.26869	0.000205775	0.027718	ENSG00000140379
DUSP27	-5.29023	3.54885	0.000194005	0.0269881	ENSG00000198842
TMEM78	-6.62751	4.39868	1.28461e-05	0.00538135	ENSG00000177800
AC053481.3	4.34703	3.61893	3.01044e-06	0.00218525	ENSG00000266365
PDCL2	4.12621	4.70615	9.8031e-07	0.0010247	ENSG00000163440
CD274	4.10047	2.68377	0.000389874	0.0412478	ENSG00000120217
LINC01055	-5.74363	3.8094	4.50768e-05	0.0115685	ENSG00000235366
AC008764.3	-3.39002	4.34381	0.000451685	0.0440426	ENSG00000268309
AC021078.1	6.09783	4.01071	4.48858e-07	0.000586478	ENSG00000230551
LINC02866	3.61129	3.61682	8.75777e-05	0.0172074	ENSG00000253665
DNAJB1	3.10727	6.98553	2.13791e-07	0.000328635	ENSG00000132002
HPYR1	-3.72583	4.41117	7.93735e-05	0.0160047	ENSG00000253521
KIF23	5.17238	4.13511	1.07627e-08	3.65387e-05	ENSG00000137807
AL137024.1	-4.58892	3.63592	0.000300204	0.0345592	ENSG00000244757
RTP4	4.62302	2.86519	9.02232e-05	0.0175949	ENSG00000136514
HHLA2	2.76991	4.99577	0.000115205	0.0204799	ENSG00000114455
MALINC1	2.7829	4.16589	0.000413446	0.0423693	ENSG00000245146
NEAT1	1.71694	9.14031	0.000338957	0.0373739	ENSG00000245532
ECM1	2.64659	4.36943	0.000349375	0.0378833	ENSG00000143369
RAET1K	5.08379	3.26268	1.07533e-05	0.00468344	ENSG00000218358
LINC02421	4.97621	3.10554	3.47982e-05	0.0102174	ENSG00000255970
CDX4	4.70307	2.97824	0.000105014	0.0193255	ENSG00000131264
MIPEPP1	5.21088	3.2659	1.77251e-06	0.00154397	ENSG00000225358
EIF2B5	2.36329	5.15691	0.000245543	0.0299329	ENSG00000145191
LINC01035	3.50397	4.1178	3.73826e-05	0.0106183	ENSG00000226486
AL691515.2	5.33342	3.14175	5.21617e-06	0.00296324	ENSG00000238054
NKX2-2	3.52985	3.00022	0.000185965	0.0265554	ENSG00000125820
CISTR	5.09882	3.76036	3.97839e-07	0.000547176	ENSG00000260492
RNU11-5P	6.98737	4.20623	1.72418e-09	1.12641e-05	ENSG00000212518
LINC00474	5.50944	3.55285	6.56949e-07	0.000801916	ENSG00000204148
AC011446.1	3.99027	3.40313	2.1032e-05	0.0073281	ENSG00000267512
AL603783.1	2.89967	3.87678	0.000410333	0.0422158	ENSG00000287823
ZBTB8A	3.64707	3.58893	2.20954e-05	0.00749865	ENSG00000160062
AC002451.1	-3.85358	4.09954	0.000495956	0.0465803	ENSG00000231170
OR52A1	5.29321	3.15384	5.56953e-06	0.00302005	ENSG00000182070
CPXM1	5.28554	3.11828	7.09993e-06	0.00343584	ENSG00000088882
AL158834.1	3.81055	2.7112	0.000294006	0.0341577	ENSG00000226842
UNC93B8	4.70969	2.96247	3.17717e-05	0.0100031	ENSG00000249272
GPX7	3.41985	2.95864	0.000496471	0.0465803	ENSG00000116157
NAT1	3.51597	3.64045	4.58635e-05	0.0115685	ENSG00000171428
MRGPRD	4.71198	2.9003	5.9581e-05	0.0135179	ENSG00000172938
KCNMA1-AS3	-5.08956	3.42928	0.000261371	0.0313309	ENSG00000225652
MS4A18	3.87242	2.70544	0.000437174	0.043922	ENSG00000214782
B3GNT6	4.01055	2.80274	7.98874e-05	0.0160047	ENSG00000198488
SNAI1	4.74618	3.15445	2.07809e-05	0.0073281	ENSG00000124216
AC022816.1	3.84702	4.0572	1.77484e-05	0.00662572	ENSG00000230647
ISY1	-5.96839	3.88066	2.96117e-05	0.00979511	ENSG00000240682
OR10T2	6.36928	3.79432	1.21164e-08	3.65387e-05	ENSG00000186306
AC124068.2	3.44146	3.409	0.000304867	0.0346381	ENSG00000261441
LINC01673	4.46103	3.28132	3.24816e-05	0.0100405	ENSG00000234052
AL607077.1	-5.29704	3.52127	0.000221916	0.0286769	ENSG00000219549
AC018362.1	-6.15727	4.02514	1.69649e-05	0.00642501	ENSG00000261684
AL450003.1	4.61003	2.77137	0.000196562	0.0271775	ENSG00000230694
AC097474.1	5.08793	3.06334	1.29736e-05	0.00538135	ENSG00000248506
AL139405.1	4.12452	2.84665	0.000448368	0.043922	ENSG00000285671
AC007450.2	3.13958	3.54783	0.0002278	0.0286769	ENSG00000274551
LINC01681	-4.18262	3.64135	0.000311457	0.0352337	ENSG00000233985
SETP21	6.3237	3.664	3.37841e-08	7.35704e-05	ENSG00000214244
AC008663.3	6.63871	3.72777	1.12083e-08	3.65387e-05	ENSG00000254164
AP000821.2	4.68802	2.89071	6.66613e-05	0.0147627	ENSG00000287666
AL157932.1	6.25025	3.46222	1.39594e-07	0.000243191	ENSG00000231530
AL137028.1	3.77377	3.24475	0.00045908	0.0441549	ENSG00000274727
KIF19	3.12801	3.82126	0.000136757	0.0220832	ENSG00000196169
AC079801.1	4.52117	2.80794	0.000123651	0.0213538	ENSG00000279669
AC116038.1	-5.62116	3.64355	0.000117561	0.0207574	ENSG00000231243
LINC01490	3.82587	3.1835	0.000338097	0.0373739	ENSG00000257741
EREG	4.23904	3.07679	3.94095e-05	0.0108405	ENSG00000124882
AC008750.4	4.94299	2.92387	4.50077e-05	0.0115685	ENSG00000268520
RBMY1A3P	4.62539	2.85435	3.99927e-05	0.0108863	ENSG00000197038
AC010082.1	4.25875	2.73457	0.000346736	0.0378385	ENSG00000225000
INHBC	3.13043	3.96492	0.000199892	0.0273486	ENSG00000175189
LLGL1	-3.65112	3.66998	0.000397832	0.0418029	ENSG00000131899
AC091887.1	2.99578	5.63777	7.38633e-05	0.0155661	ENSG00000251556
GALNT12	-4.15531	3.88753	0.000225174	0.0286769	ENSG00000119514
Z82195.3	3.52848	3.55298	0.000151221	0.0228841	ENSG00000287160
AL590422.1	4.38579	2.72846	0.000377201	0.0400691	ENSG00000227554
AL353726.2	5.55903	3.26223	1.06434e-06	0.00103012	ENSG00000279154
PPM1B	-6.09496	3.96773	2.17845e-05	0.00749042	ENSG00000138032
AL365181.4	3.61742	2.71557	0.000361567	0.0390433	ENSG00000272971
LINC01210	-5.67192	3.67771	9.91026e-05	0.0187663	ENSG00000239513
VWC2L	2.29755	5.73359	0.00014383	0.0226955	ENSG00000174453
ZNF703	-4.11929	4.40129	0.000194159	0.0269881	ENSG00000183779
TTTY1B	5.3221	3.14498	3.54879e-06	0.00237787	ENSG00000129816
CALHM2	3.63011	3.30397	7.78891e-05	0.0160047	ENSG00000138172
ASGR1	-3.89199	4.2362	0.00033275	0.0370018	ENSG00000141505
AC117480.1	6.12926	3.8312	2.29249e-08	5.88753e-05	ENSG00000287143
OR2G3	-5.2263	3.48507	0.000347514	0.0378385	ENSG00000177476
TRAPPC13P1	4.5283	2.82914	0.0001369	0.0220832	ENSG00000235447
