## Supplementary material for "Dissecting the molecular landscape of Parkinson’s disease and Parkinson’s disease dementia using highly efficient snRNA-seq (HIF-snRNA-seq)": All-tablrs: excitatory.xlsx

### Sheet: early.pd.ctrl
gname	logFC	logCPM	PValue	FDR	ensemblID
AP003696.1	4.40125	-0.672644	5.19237e-05	0.0146553	ENSG00000253385
CALML5	5.51368	-1.00503	4.4311e-05	0.0128094	ENSG00000178372
MIR3119-1	5.09319	-1.13045	0.000144687	0.0276075	ENSG00000283340
AP001002.1	5.75047	-0.835725	2.12488e-05	0.00811413	ENSG00000279209
AC107214.2	3.90868	0.116074	0.000359576	0.0447459	ENSG00000272744
AC011511.4	4.67993	-1.03775	0.000153491	0.0286051	ENSG00000267303
AC253576.1	4.35647	-0.979861	0.000237447	0.0362688	ENSG00000250238
TIMM13	2.29733	4.14983	0.000183722	0.0325271	ENSG00000099800
VN1R32P	5.29981	-1.07175	7.6661e-05	0.0177887	ENSG00000230361
AC087273.2	3.89677	-0.124821	0.000142668	0.0276075	ENSG00000254054
AC006041.1	3.77404	-0.767749	0.000276461	0.0399802	ENSG00000229379
RN7SL782P	4.51229	-1.18106	0.000211478	0.0337883	ENSG00000239708
YWHAZP7	4.87532	-1.18809	0.000100171	0.0217016	ENSG00000227261
AC005324.2	4.79308	-1.1624	6.66961e-05	0.0165466	ENSG00000233193
AC074052.1	5.64031	-0.962588	2.67641e-05	0.00938285	ENSG00000260379
SNAI2	3.90608	0.339589	9.07136e-05	0.0203063	ENSG00000019549
CAVIN3	3.46359	0.0450984	0.000379007	0.0465982	ENSG00000170955
RPL7AP23	4.85122	-1.19233	0.000302802	0.0399802	ENSG00000241367
PAGE2	5.00131	-1.1548	0.000207307	0.0337883	ENSG00000234068
RNU1-36P	5.67029	-0.952214	2.69802e-05	0.00938285	ENSG00000202000
AC018797.1	6.37606	-0.762056	2.69798e-06	0.00292817	ENSG00000224207
AC008507.2	5.00529	-0.620831	0.000213858	0.0337883	ENSG00000267006
AC012629.1	5.26082	-1.08325	7.59189e-05	0.0177887	ENSG00000250576
OR5BN2P	5.00131	-1.1548	0.000207307	0.0337883	ENSG00000255140
AC019176.1	6.51119	-0.701982	1.46175e-06	0.0021087	ENSG00000253262
AC068630.1	6.49415	-0.866537	1.64997e-05	0.00765074	ENSG00000287977
OR52J3	5.54641	-0.994272	3.391e-05	0.0107423	ENSG00000205495
AC098818.1	4.1943	-1.10597	0.000321213	0.0411555	ENSG00000239793
AL008733.1	4.96948	-1.21709	0.000315612	0.0409941	ENSG00000226286
OR6C74	4.90373	-0.847926	0.000135224	0.0272901	ENSG00000197706
AC008825.2	4.90304	-1.17969	0.000202811	0.0337883	ENSG00000270495
OR6C76	4.67851	-0.816661	0.000168743	0.0305699	ENSG00000185821
RPL12P3	4.85122	-1.19233	0.000302802	0.0399802	ENSG00000233106
GPR182	4.51031	-0.762097	3.9576e-05	0.0121377	ENSG00000166856
AC044873.1	4.70519	0.0632521	0.00025455	0.0382808	ENSG00000266273
SNRPGP13	4.74147	-1.21806	0.000295815	0.0399802	ENSG00000231480
H2BC16P	6.17491	-0.715662	5.68677e-06	0.00410185	ENSG00000217646
OR4B1	5.00131	-1.1548	0.000207307	0.0337883	ENSG00000175619
AC020922.3	5.93818	-0.528105	2.19721e-07	0.000534883	ENSG00000269275
AC002543.1	4.12105	-0.301855	4.19023e-05	0.0126519	ENSG00000235945
H2BC3	4.49986	-0.500653	0.000191364	0.0337269	ENSG00000276410
AC005252.2	4.16419	-1.25694	0.000397281	0.0484564	ENSG00000280125
AC107982.3	4.48854	-0.474172	0.000290891	0.0399802	ENSG00000265478
IGLV3-17	4.95303	-1.16718	0.000205099	0.0337883	ENSG00000253152
AC103564.3	5.13699	-1.11847	0.000102567	0.0217016	ENSG00000274353
AC090506.1	5.58595	-0.871641	0.000330093	0.0421545	ENSG00000266196
AC097173.1	6.71515	-0.762992	5.58883e-06	0.00410185	ENSG00000250183
AC004869.1	3.59735	-0.318804	0.000318112	0.041028	ENSG00000230680
RN7SL658P	4.5231	-1.26669	0.000417526	0.0497834	ENSG00000239333
LINC01783	4.11994	-0.21144	0.00016128	0.0297444	ENSG00000233421
AL391244.1	4.0686	-0.758718	1.09101e-05	0.00590204	ENSG00000225905
AC004674.1	4.49629	-0.998455	0.000218878	0.0341012	ENSG00000235592
AC007557.4	4.0791	-0.681634	0.00031925	0.0410389	ENSG00000237479
GRAMD4P1	5.67644	-0.83742	2.8667e-05	0.00975183	ENSG00000227874
PRSS3P4	6.18518	-0.840676	6.5028e-06	0.00460516	ENSG00000204982
GIMD1	4.4524	0.268229	1.1287e-05	0.0060223	ENSG00000250298
PPP1R12BP2	4.97728	-0.752449	0.000111945	0.02307	ENSG00000205936
KRT8P8	6.85418	-0.490788	3.02838e-08	0.000158355	ENSG00000223940
PPIAP8	6.05843	-0.738051	3.36117e-06	0.00328777	ENSG00000225185
RPL31P47	6.05975	-0.806689	5.65336e-06	0.00410185	ENSG00000233541
AC148476.1	6.04095	-0.569521	3.07951e-07	0.000666372	ENSG00000274373
CREB3	2.96518	3.45106	2.14227e-06	0.00270041	ENSG00000107175
AC008735.4	4.95615	-0.917619	2.56864e-05	0.00935032	ENSG00000276488
CR383656.8	5.048	-1.14256	0.00014317	0.0276075	ENSG00000257731
AL133232.1	5.80369	-0.983249	2.23821e-05	0.00838253	ENSG00000231604
AC026803.1	4.39862	0.446983	8.74816e-06	0.00537539	ENSG00000260366
AL513548.2	4.99832	-0.49049	2.43885e-05	0.00896163	ENSG00000271071
AC096733.2	2.89325	1.66722	7.63361e-05	0.0177887	ENSG00000273472
OR5K1	3.89841	0.333663	0.000175798	0.0315545	ENSG00000232382
IGLV7-46	5.29472	-1.0747	3.9422e-05	0.0121377	ENSG00000211649
SLC38A2	1.81173	5.05811	0.000216849	0.0339207	ENSG00000134294
AL035078.1	1.86454	4.7274	0.000259513	0.0387281	ENSG00000254584
AL080312.1	4.95303	-1.16718	0.000205099	0.0337883	ENSG00000225069
GAPDHP73	4.95303	-1.16718	0.000205099	0.0337883	ENSG00000226540
NIPSNAP3A	2.27337	2.44665	0.000287927	0.0399802	ENSG00000136783
SIGLEC10-AS1	6.50443	-0.389662	3.56248e-08	0.000158355	ENSG00000255441
CTBS	2.26586	2.87786	0.000309553	0.0407334	ENSG00000117151
HNRNPA3P13	4.60385	-1.0486	0.000273018	0.0399802	ENSG00000250826
DDX55P1	3.8793	1.26939	8.34637e-06	0.00532936	ENSG00000270863
AL731575.1	5.32836	-1.04125	5.61605e-05	0.0151086	ENSG00000224500
IFNL3P1	4.56319	-1.18367	0.000209623	0.0337883	ENSG00000268510
SHC1P2	3.80609	-0.740027	0.000201772	0.0337883	ENSG00000267691
LINC00352	5.46302	-0.499142	1.44242e-05	0.00711958	ENSG00000227893
AC004877.1	3.46069	-0.522841	0.000283876	0.0399802	ENSG00000273419
AL583810.3	5.09579	-0.511217	6.04258e-05	0.0153829	ENSG00000259067
RNU6-576P	4.82049	-0.816881	0.000205489	0.0337883	ENSG00000212156
VPREB1	4.27616	0.533982	1.31356e-05	0.00682175	ENSG00000169575
AC010376.1	5.00131	-1.1548	0.000207307	0.0337883	ENSG00000253801
OR4E1	4.12924	-0.516313	0.000257794	0.0386196	ENSG00000276240
LINC02322	5.5857	-1.04801	1.80593e-05	0.00773142	ENSG00000258556
AC008735.5	5.64031	-0.962588	2.67641e-05	0.00938285	ENSG00000279063
OR5BN1P	5.29981	-1.07175	7.6661e-05	0.0177887	ENSG00000254848
LINC02409	5.08185	-0.267054	5.16593e-06	0.00403093	ENSG00000257920
AP001425.1	6.57235	0.278144	1.05547e-07	0.000293648	ENSG00000270835
AC112203.1	5.4627	-0.808793	1.08306e-05	0.00590204	ENSG00000251193
ZNF720P1	4.27059	-1.24859	0.000316638	0.0409941	ENSG00000260010
AC022690.1	5.2277	-0.64977	1.77986e-06	0.00246687	ENSG00000254425
LINC00622	3.71542	1.30419	0.000379246	0.0465982	ENSG00000260941
COX6B1P1	4.54366	0.148197	0.00035515	0.0446801	ENSG00000234565
RNU6-964P	4.79741	-1.20512	0.000299377	0.0399802	ENSG00000252333
AL023280.1	6.36721	-0.763909	1.01394e-06	0.00157972	ENSG00000237381
KRT18P17	5.21123	-0.866537	0.000212147	0.0337883	ENSG00000213943
AC006065.6	4.79741	-1.20512	0.000299377	0.0399802	ENSG00000279171
AC100805.1	5.28178	0.773614	5.37213e-08	0.000190222	ENSG00000286878
RNU4-84P	5.85459	-0.661629	1.92603e-05	0.00806656	ENSG00000201070
AC007378.1	4.38398	-0.593247	0.000136292	0.0273637	ENSG00000273090
HMGA1P7	5.13126	-1.12151	5.37861e-05	0.0148895	ENSG00000216753
CSNK1A1L	6.69115	0.369255	1.32845e-08	8.62384e-05	ENSG00000180138
AL450023.1	3.92102	-1.32031	0.000357093	0.0447227	ENSG00000228354
AC009237.11	7.37868	-0.61639	4.52109e-07	0.000880482	ENSG00000238162
AC104389.6	4.68126	0.5368	1.01511e-05	0.00581448	ENSG00000284931
COX6CP3	6.95538	-0.827924	3.53832e-06	0.00328777	ENSG00000266251
AC073632.1	6.43785	-0.494356	2.14924e-06	0.00270041	ENSG00000287871
ANKRD36BP2	2.06271	3.93421	1.83516e-05	0.00776952	ENSG00000230006
EID1	2.36129	4.67873	4.18315e-05	0.0126519	ENSG00000255302
TUBB8P1	5.26393	-0.879133	6.17317e-05	0.0156133	ENSG00000229298
FOXI1	5.80654	-0.642704	9.53938e-06	0.00571629	ENSG00000168269
THAP12P1	3.97937	-0.63711	0.000226624	0.0350278	ENSG00000230665
AC019322.4	4.89272	-0.837004	3.23577e-05	0.0107423	ENSG00000279417
RIMKLBP1	5.29936	-0.91608	0.000155391	0.0288214	ENSG00000189089
AL136129.1	4.31192	-0.695516	0.00028655	0.0399802	ENSG00000286826
RPSAP24	4.79741	-1.20512	0.000299377	0.0399802	ENSG00000235414
NT5DC2	2.37019	2.9745	0.000313077	0.0409941	ENSG00000168268
TRBJ2-1	5.37473	-1.04908	5.72689e-05	0.0151086	ENSG00000211764
AC069281.2	4.83136	-0.771287	0.000105229	0.0218014	ENSG00000274272
AC117500.2	5.64031	-0.962588	2.67641e-05	0.00938285	ENSG00000255933
OR5J1P	4.95616	-0.979796	0.00018011	0.0321802	ENSG00000181780
AC069234.4	5.30094	-1.06953	2.03258e-05	0.00811413	ENSG00000276188
ZNF674	1.78293	4.31427	0.000396229	0.0484564	ENSG00000251192
NBPF5P	4.72439	-1.08678	0.000277865	0.0399802	ENSG00000243967
Z84466.1	4.7037	0.101604	2.10746e-05	0.00811413	ENSG00000283743
RN7SL415P	6.44531	-0.954073	3.62963e-06	0.00328777	ENSG00000240961
RNU4-18P	6.27837	-0.80359	4.17195e-06	0.00357378	ENSG00000252560
IGLV3-15	5.00131	-1.1548	0.000207307	0.0337883	ENSG00000253786
FXYD4	3.92226	-0.0939941	0.000366729	0.0454908	ENSG00000150201
AC025588.4	5.5784	-0.983614	3.4199e-05	0.0107423	ENSG00000274219
AC125238.1	4.94379	-1.06071	0.000245411	0.0370495	ENSG00000233031
CXCL10	5.92962	-0.856347	1.83669e-06	0.00246687	ENSG00000169245
RPS23P9	5.4459	-1.02684	4.35357e-05	0.0128094	ENSG00000231586
MIR518F	5.64031	-0.962588	2.67641e-05	0.00938285	ENSG00000207706
RPL4P3	4.07266	-0.567693	5.72342e-05	0.0151086	ENSG00000230364
CLUHP11	5.13699	-1.11847	0.000102567	0.0217016	ENSG00000278138
NPAP1L	5.72858	-0.93174	2.09461e-05	0.00811413	ENSG00000278499
AL138957.1	5.61858	-0.836615	6.75012e-06	0.00469495	ENSG00000235625
HMGN2P39	4.74147	-1.21806	0.000295815	0.0399802	ENSG00000214281
H2AC1	5.37473	-1.04908	5.72689e-05	0.0151086	ENSG00000164508
MISP3	3.99151	-0.863158	0.000404939	0.0488309	ENSG00000141854
AC018557.1	2.94851	3.82516	1.38677e-05	0.00710718	ENSG00000260465
AL158825.1	6.46198	-0.460824	4.90448e-06	0.00399012	ENSG00000224297
ATP5MC3	2.62056	3.30277	0.00017491	0.0315406	ENSG00000154518
AC108941.1	4.74147	-1.21806	0.000295815	0.0399802	ENSG00000251489
AL356785.1	5.00131	-1.1548	0.000207307	0.0337883	ENSG00000252719
RPL21P41	5.32222	-0.965935	2.05773e-05	0.00811413	ENSG00000214560
AL355497.2	5.17948	-1.10661	0.000103633	0.0217016	ENSG00000235972
MTCO1P5	5.182	-0.59862	2.85738e-05	0.00975183	ENSG00000233026
CLDN3	4.8072	-0.799141	1.80631e-05	0.00773142	ENSG00000165215
TMEM239	5.24	0.166372	8.0814e-06	0.00532936	ENSG00000198326
AC008073.1	5.29964	0.68122	4.71949e-08	0.000183824	ENSG00000223754
KIF2B	6.44147	-0.678847	1.77787e-05	0.00773142	ENSG00000141200
AL049693.1	5.37473	-1.04908	5.72689e-05	0.0151086	ENSG00000216913
MFRP	3.62436	0.56449	0.000403698	0.0488309	ENSG00000235718
SCD5	1.44739	7.58008	0.00024321	0.03686	ENSG00000145284
TRAJ54	4.78526	-1.12727	9.35716e-05	0.0208136	ENSG00000211836
AC009315.1	2.61325	3.69844	2.9747e-07	0.000666372	ENSG00000286797
AC068483.1	4.33318	-0.0958425	0.000161895	0.0297444	ENSG00000238277
AL359920.1	5.5784	-0.983614	3.4199e-05	0.0107423	ENSG00000277549
AC108059.2	5.40084	-1.10839	8.02028e-05	0.0182684	ENSG00000234044
AC073585.1	4.26191	-0.0321514	5.77208e-05	0.0151086	ENSG00000286088
MPP7-DT	4.97365	0.186918	1.73944e-05	0.00773142	ENSG00000282996
AC027343.1	5.83177	-0.660804	5.1745e-06	0.00403093	ENSG00000249638
AC009468.2	4.90392	0.924773	6.78801e-05	0.0166537	ENSG00000234105
VDAC1P11	6.17734	-0.77923	3.59727e-06	0.00328777	ENSG00000237679
FAM138B	5.32765	-0.699106	1.08107e-05	0.00590204	ENSG00000226516
RNY1P5	4.35044	-0.887478	0.000135083	0.0272901	ENSG00000206617
AL442638.1	4.74147	-1.21806	0.000295815	0.0399802	ENSG00000227167
RPS3AP7	4.85122	-1.19233	0.000302802	0.0399802	ENSG00000229965
RNU6-746P	5.17948	-1.10661	0.000103633	0.0217016	ENSG00000206839
OC90	5.38929	0.258689	5.92262e-07	0.00109851	ENSG00000253117
AC023055.1	3.69272	0.645321	0.000126701	0.0259737	ENSG00000257390
AC078867.1	5.33776	-1.06036	7.73825e-05	0.0177887	ENSG00000248850
AL117353.1	4.02313	1.35611	9.61598e-07	0.00156059	ENSG00000287283
AC130304.1	3.92675	0.0471634	0.000369077	0.0456366	ENSG00000280064
OR52E1	5.75554	0.0683295	2.87923e-05	0.00975183	ENSG00000273085
OR13C8	5.51368	-1.00503	4.4311e-05	0.0128094	ENSG00000186943
OR10A4	5.22073	-1.09487	0.000104666	0.0218008	ENSG00000170782
LINC02623	4.80535	-1.12226	9.51172e-05	0.0208136	ENSG00000234944
HNRNPA1P18	5.5784	-0.983614	3.4199e-05	0.0107423	ENSG00000229910
PARD3-AS1	4.57006	-0.0386895	0.000145303	0.0276075	ENSG00000226386
AC114940.1	4.74147	-1.21806	0.000295815	0.0399802	ENSG00000250145
AL359541.1	4.95303	-1.16718	0.000205099	0.0337883	ENSG00000226889
AL356800.1	7.06676	0.114481	9.68248e-08	0.000290102	ENSG00000258934
SPATA31C2	3.96826	0.377457	0.000213459	0.0337883	ENSG00000177910
AC093894.2	3.23967	1.53187	0.000339325	0.0431919	ENSG00000286101
AC079140.5	4.87487	-0.238547	1.44402e-05	0.00711958	ENSG00000251689
AC011005.4	4.59003	0.519804	7.97301e-06	0.00532936	ENSG00000243230
AC119428.1	4.74147	-1.21806	0.000295815	0.0399802	ENSG00000226938
AC005790.1	4.46454	-1.16665	0.000352248	0.0446801	ENSG00000274447
RNU4-41P	5.15038	-0.880705	3.09804e-05	0.0104025	ENSG00000201296
MYL12B	2.58325	3.92235	1.78438e-05	0.00773142	ENSG00000118680
AC096708.1	4.74147	-1.21806	0.000295815	0.0399802	ENSG00000264236
SNRPB2	2.54452	3.38046	0.000101522	0.0217016	ENSG00000125870
AL035587.3	3.53488	0.464745	7.76399e-05	0.0177887	ENSG00000288010
AC004707.1	4.80535	-1.12226	9.51172e-05	0.0208136	ENSG00000253102
AC110801.1	5.048	-1.14256	0.00014317	0.0276075	ENSG00000279181
FAM204CP	4.84932	-0.978828	6.84108e-05	0.0166537	ENSG00000230902
RNU6-453P	4.70393	-1.01288	0.000355605	0.0446801	ENSG00000252628
AC013799.1	5.38096	-0.680523	5.86346e-05	0.0152254	ENSG00000254754
TIMM17BP1	4.85122	-1.19233	0.000302802	0.0399802	ENSG00000256756
AC079140.1	5.10444	-0.991617	0.000146515	0.0276246	ENSG00000248564
AP001264.1	5.2909	-0.976429	2.03678e-05	0.00811413	ENSG00000277984
SFXN4P1	6.58238	-0.948747	4.91722e-06	0.00399012	ENSG00000270390
SNX2P2	6.36084	-0.773523	1.62883e-05	0.00764372	ENSG00000236460
Z99916.3	4.74709	0.0455813	4.43973e-05	0.0128094	ENSG00000279298
AP002748.3	5.37473	-1.04908	5.72689e-05	0.0151086	ENSG00000254596
AP001180.1	5.02272	-0.844686	0.00010177	0.0217016	ENSG00000260779
AC021594.1	5.16163	-0.641912	3.15408e-06	0.00323293	ENSG00000266924
AGBL1-AS1	3.90547	0.444638	5.39005e-05	0.0148895	ENSG00000260125
WASHC2A	1.94089	5.20397	1.01222e-05	0.00581448	ENSG00000099290
AL683826.1	4.85122	-1.19233	0.000302802	0.0399802	ENSG00000280450
RNU1-141P	5.17948	-1.10661	0.000103633	0.0217016	ENSG00000201493
CST2	4.90304	-1.17969	0.000202811	0.0337883	ENSG00000170369
DUSP2	3.76846	1.32575	3.83075e-05	0.0119366	ENSG00000158050
AL132982.1	5.54641	-0.994272	3.391e-05	0.0107423	ENSG00000286498
TRGJP1	5.09017	-1.18913	0.000215134	0.0337883	ENSG00000211692
AC012629.3	4.36541	-1.02392	0.00014752	0.0276246	ENSG00000278865
SNX18P24	5.09319	-1.13045	0.000144687	0.0276075	ENSG00000251539
DNAJB1	2.16226	5.77093	8.36925e-05	0.0189525	ENSG00000132002
CTSG	5.54641	-0.994272	3.391e-05	0.0107423	ENSG00000100448
AC005865.2	3.99585	1.59188	2.7064e-06	0.00292817	ENSG00000287712
VN1R66P	5.4459	-1.02684	4.35357e-05	0.0128094	ENSG00000237185
WBP2P1	4.82761	-1.19764	0.000297967	0.0399802	ENSG00000229248
AC061999.1	5.09017	-1.18913	0.000215134	0.0337883	ENSG00000280331
AC009310.1	4.79741	-1.20512	0.000299377	0.0399802	ENSG00000225911
MED28P7	4.79741	-1.20512	0.000299377	0.0399802	ENSG00000236542
RNU6-711P	5.04935	-0.986266	4.39631e-05	0.0128094	ENSG00000253064
AC233981.2	4.98152	-0.799202	0.000163236	0.0298499	ENSG00000274398
AL359538.2	4.47374	-0.855024	0.000359418	0.0447459	ENSG00000285228
NOX4	1.87577	4.04578	0.000417827	0.0497834	ENSG00000086991
CORO1C	1.87178	6.26916	4.22064e-06	0.00357378	ENSG00000110880
AL513478.3	5.47093	-0.602089	1.27294e-06	0.00190696	ENSG00000284658
SNAP25-AS1	1.36164	6.72435	0.00041795	0.0497834	ENSG00000227906
AL355361.1	4.91067	-0.790002	0.000234692	0.0359892	ENSG00000286858
TMED9	1.92753	4.49045	0.000241113	0.036685	ENSG00000184840
AC090695.1	6.10451	-0.78857	5.49401e-06	0.00410185	ENSG00000259381
AC074212.1	3.95706	-0.759413	6.5637e-05	0.016494	ENSG00000259605
AC012507.2	4.79741	-1.20512	0.000299377	0.0399802	ENSG00000270891
RPS27AP9	5.01119	-0.406376	5.95608e-05	0.0153622	ENSG00000242706
RNMTL1P1	5.00131	-1.1548	0.000207307	0.0337883	ENSG00000231553
AL445644.1	4.45399	-0.371272	0.000214943	0.0337883	ENSG00000233516
ZNF749	2.57856	3.1988	0.000212664	0.0337883	ENSG00000186230
AL354980.2	5.24512	-0.739111	1.71795e-05	0.00773142	ENSG00000278694
AC009237.5	5.88234	-0.839674	2.03089e-05	0.00811413	ENSG00000233037
AL109924.3	4.93104	-1.17238	0.00020187	0.0337883	ENSG00000279810
AC027020.2	3.55054	1.73969	1.08343e-05	0.00590204	ENSG00000270127
LINC01143	4.4734	0.43229	0.000220352	0.0341941	ENSG00000237751
AL772284.1	5.4925	-1.01891	1.62135e-05	0.00764372	ENSG00000231270
RN7SL597P	5.048	-1.14256	0.00014317	0.0276075	ENSG00000244264
AC018445.1	4.84636	-0.935734	5.25769e-05	0.0147329	ENSG00000275186
AL358176.1	4.85122	-1.19233	0.000302802	0.0399802	ENSG00000224359
FAM183DP	4.79741	-1.20512	0.000299377	0.0399802	ENSG00000205716
MIR4279	4.74212	-1.08052	0.000141431	0.0276075	ENSG00000266243
HSPA8P8	4.64949	-0.607974	6.80884e-05	0.0166537	ENSG00000229091
TTTY12	7.84533	-0.329864	3.65904e-08	0.000158355	ENSG00000237048
AC004134.1	4.57243	-1.1841	0.000209724	0.0337883	ENSG00000267592
GLULP4	5.33776	-1.06036	7.73825e-05	0.0177887	ENSG00000178723
ZRANB2-AS1	2.29398	3.26255	0.000398101	0.0484564	ENSG00000235079
AL359979.2	5.81211	-0.901683	1.57293e-05	0.00756366	ENSG00000236846
LALBA	4.94457	-0.610844	8.80892e-06	0.00537539	ENSG00000167531
HOXA11-AS	5.71459	-0.535418	6.99094e-06	0.00477714	ENSG00000240990
AC009121.2	6.46546	-0.635095	1.00606e-05	0.00581448	ENSG00000212228
SKA2P1	5.13548	-0.888565	8.83247e-06	0.00537539	ENSG00000232387
AL596092.1	4.2798	-1.24904	0.000316797	0.0409941	ENSG00000270680
AC099552.4	5.75949	-0.804398	1.78403e-05	0.00773142	ENSG00000278998
AL136968.2	4.21363	-1.24253	0.000231256	0.0356025	ENSG00000217239
AC007064.4	6.20212	-0.849815	6.64053e-05	0.0165466	ENSG00000283535
CAPN3	3.47882	0.241164	0.000285916	0.0399802	ENSG00000092529
AL049873.2	6.95538	-0.827924	3.53832e-06	0.00328777	ENSG00000258734
FAR1P1	4.79715	-1.18017	0.000144831	0.0276075	ENSG00000235879
OR5M5P	7.37868	-0.61639	4.52109e-07	0.000880482	ENSG00000185701
MIR6126	6.74315	-0.278279	2.45291e-06	0.00281002	ENSG00000273776
KLRC4-KLRK1	4.05088	0.853491	5.99499e-05	0.0153622	ENSG00000255819
AP003171.1	5.11764	-1.12346	0.00014408	0.0276075	ENSG00000254874
AC007342.8	4.79741	-1.20512	0.000299377	0.0399802	ENSG00000279741
RPL6P8	5.05531	-0.932901	0.000354471	0.0446801	ENSG00000242285
AP005119.1	6.59666	-0.647529	2.28703e-06	0.00274131	ENSG00000263396
AL158832.1	5.04934	0.598612	3.83557e-06	0.00339535	ENSG00000235880
MTCYBP38	5.27297	-0.843075	0.000168518	0.0305699	ENSG00000226414
AC010486.3	5.09319	-1.13045	0.000144687	0.0276075	ENSG00000249842
GAPT	5.27895	-0.305292	8.21598e-06	0.00532936	ENSG00000175857
AC021851.2	2.68901	6.36311	4.36597e-11	6.24362e-07	ENSG00000287621
AC097358.1	5.41075	-1.03791	5.77969e-05	0.0151086	ENSG00000229863
AC008385.1	4.7729	-1.21049	0.000294345	0.0399802	ENSG00000270904
KRT18P49	5.20343	-0.93561	9.4053e-05	0.0208136	ENSG00000214720
TMEM253	4.22839	-0.477991	0.000195406	0.0337883	ENSG00000232070
AL049871.1	4.57144	-0.348164	7.36907e-05	0.0177403	ENSG00000258943
AC078842.2	4.80725	0.505705	2.09048e-07	0.000534883	ENSG00000231114
NDUFA5P3	4.44283	-0.54267	4.84484e-05	0.0138755	ENSG00000234853
PRELID1P7	4.68658	-1.25299	0.000182313	0.0324251	ENSG00000230748
AL359741.1	4.87409	-1.04246	0.000271984	0.0399802	ENSG00000277227
AGGF1P7	5.72858	-0.93174	2.09461e-05	0.00811413	ENSG00000260994
OR4F28P	5.82692	-0.895991	1.54706e-05	0.00753225	ENSG00000257109
STK16	3.48813	2.9513	2.88743e-06	0.00303961	ENSG00000115661
AC018558.6	4.40205	-1.21216	7.71104e-05	0.0177887	ENSG00000287163
SPART-AS1	2.642	2.26468	0.000401379	0.0487032	ENSG00000120664
MAGEA8-AS1	4.61854	-0.799833	1.41672e-05	0.00711958	ENSG00000230899
KRTAP21-1	6.6862	-0.940171	1.19114e-05	0.00626958	ENSG00000187005
AL358976.1	4.96948	-1.21709	0.000315612	0.0409941	ENSG00000286684
H2BC21	3.4681	2.96511	2.33758e-05	0.0086713	ENSG00000184678
C7orf25	3.9305	0.585923	0.000410504	0.0493492	ENSG00000136197
FOXD1	3.97715	1.00256	1.9714e-05	0.00811413	ENSG00000251493
CBX3	1.91528	4.51208	7.37851e-05	0.0177403	ENSG00000122565
AC009731.1	5.76764	0.326917	2.32255e-06	0.00274131	ENSG00000287229
OR10J6P	5.43865	-1.09614	5.04785e-05	0.0143514	ENSG00000158731
PTP4A1P5	4.85122	-1.19233	0.000302802	0.0399802	ENSG00000235642

### Sheet: late.pd.ctrl
gname	logFC	logCPM	PValue	FDR	ensemblID
SENP3-EIF4A1	-4.41991	1.16076	0.000196197	0.0277555	ENSG00000277957
RNU6-979P	4.6992	-0.645922	0.000199766	0.027869	ENSG00000206623
MROH7	-6.26847	0.609718	0.000307917	0.0351464	ENSG00000184313
AC007652.1	3.02282	0.5381	0.000408693	0.0416814	ENSG00000235464
LNCPRESS1	-6.25039	0.360516	0.000342145	0.0374216	ENSG00000232301
AC107391.1	-4.48194	0.150673	0.000153504	0.0243038	ENSG00000251310
AL078587.1	-4.91938	1.22181	2.69055e-05	0.00902944	ENSG00000231081
RPL12P29	3.61499	0.536752	0.000381919	0.0406397	ENSG00000233189
AC073578.5	4.27921	0.145884	0.000497054	0.0470162	ENSG00000287136
AC002091.1	-3.62455	0.846081	0.000240205	0.0308224	ENSG00000265975
AC103808.2	3.63484	0.526754	0.000126227	0.0220947	ENSG00000264595
OR4C5	6.58021	-0.0681726	1.33723e-06	0.00169375	ENSG00000176540
MIR5695	6.64439	1.39947	1.27589e-09	1.66993e-05	ENSG00000266721
SMKR1	-2.41641	2.09303	0.000109111	0.020098	ENSG00000240204
AC016825.1	-3.37226	2.15985	0.000407317	0.0416814	ENSG00000232767
AC010503.2	3.86448	1.35885	3.54488e-05	0.0111956	ENSG00000268191
PTPN20	-1.69178	2.82923	0.000438489	0.0431709	ENSG00000204179
AC025187.1	5.35914	2.0276	1.36996e-07	0.000384225	ENSG00000249994
AC233290.1	5.30084	0.0490381	1.92946e-05	0.00714719	ENSG00000257872
ZBTB11-AS1	-4.44587	0.599835	2.68811e-05	0.00902944	ENSG00000256628
AC018545.1	3.77035	-0.317409	0.000253324	0.0315771	ENSG00000286501
AC091962.1	4.05728	0.388747	2.95365e-05	0.00966457	ENSG00000261382
C2orf69P3	5.15666	-0.686225	6.83037e-05	0.0156839	ENSG00000261299
AC091675.1	5.4509	-0.478935	1.34454e-05	0.00582319	ENSG00000240519
AP002755.1	-4.54712	-0.121981	0.000423981	0.0424684	ENSG00000286463
AC090312.1	5.23034	0.0453306	7.78271e-05	0.0166546	ENSG00000264388
AP005329.1	-3.46845	1.00985	0.000229398	0.0299246	ENSG00000264235
SERPINB5	-2.60755	1.79409	0.000284973	0.0338051	ENSG00000206075
AL513325.1	5.42586	0.938456	9.90855e-07	0.0013895	ENSG00000237861
OR1A2	6.56858	0.061277	5.0102e-07	0.000983628	ENSG00000172150
MTCO1P55	4.49562	0.244962	3.60832e-05	0.0112445	ENSG00000241926
RPSAP36	5.34463	-0.49813	4.46271e-05	0.0127904	ENSG00000243175
AC011477.1	5.34463	-0.49813	4.46271e-05	0.0127904	ENSG00000267481
AC012629.4	5.57988	-0.142491	8.13258e-06	0.00444394	ENSG00000279979
RN7SKP122	4.78516	-0.734463	0.000271253	0.0329744	ENSG00000251732
AL355596.2	4.35273	-0.751487	0.000499807	0.0470162	ENSG00000286452
AC008764.7	5.22965	-0.419454	2.62349e-05	0.00902944	ENSG00000269578
AL450336.1	3.67567	-0.0691643	0.000204266	0.0281948	ENSG00000270521
MIR9-1	5.88717	0.283281	4.10646e-06	0.00293164	ENSG00000207933
PCDHGC3	5.23598	-0.531107	3.51255e-05	0.0111956	ENSG00000240184
ZNF501	3.87385	-0.723783	0.000209959	0.0287248	ENSG00000186446
RNU6-565P	4.69239	-0.756279	0.000214223	0.028783	ENSG00000222869
AL138807.1	4.21667	-0.790316	0.000386445	0.0407411	ENSG00000215444
AL049651.2	-3.53267	1.11636	0.000335185	0.0368657	ENSG00000234646
COL2A1	-3.26864	1.3065	4.10309e-05	0.0121134	ENSG00000139219
AC026124.1	4.71374	-0.74761	0.000297669	0.0346824	ENSG00000250280
AP001496.2	3.51171	0.61163	4.8335e-05	0.0134624	ENSG00000265091
AC024933.1	4.69544	-0.777207	0.000214161	0.028783	ENSG00000272656
RPL21P136	-3.48484	0.701532	1.60615e-05	0.00650159	ENSG00000271215
AC010907.2	4.29399	-0.354008	0.000223748	0.0297812	ENSG00000237370
LINC01069	-2.98528	0.814209	0.000528728	0.0487336	ENSG00000236133
AP001652.1	-4.14046	0.661133	0.000433924	0.042917	ENSG00000255523
NDUFA13	4.79713	0.370039	4.92199e-05	0.0135181	ENSG00000186010
OR4A50P	4.46248	-0.483535	0.000150005	0.0240405	ENSG00000255294
AC121251.1	4.34139	-0.771933	0.000313353	0.0355601	ENSG00000228171
AL161793.1	6.95593	0.546379	6.62625e-09	6.50449e-05	ENSG00000228153
AL157888.1	4.94497	-0.69199	0.000118973	0.0213936	ENSG00000282787
AL360081.1	3.91809	0.465843	6.19544e-05	0.0149242	ENSG00000224001
AL139099.1	4.68475	0.0957606	6.23035e-06	0.00394572	ENSG00000258377
AC019349.1	5.42613	-0.228201	1.12431e-05	0.00538368	ENSG00000229732
RPL19P14	4.48307	0.0812045	6.8744e-05	0.0156932	ENSG00000240870
BIVM	5.49761	-0.31106	9.90615e-06	0.00499769	ENSG00000134897
AC009299.1	4.3842	-0.701975	0.000401374	0.0413647	ENSG00000225813
LINC01435	-1.52101	6.886	6.37968e-05	0.0149999	ENSG00000229981
AL050331.2	4.06056	-0.494431	0.000226738	0.0299246	ENSG00000236326
TRIM53BP	5.90413	0.426077	3.57447e-07	0.000817417	ENSG00000166013
OR7E83P	6.55603	0.413233	6.03182e-07	0.00109107	ENSG00000249866
AC008674.1	-2.80265	1.4632	0.000181436	0.0262882	ENSG00000287003
SIGLEC31P	5.41094	-0.531895	4.63788e-05	0.0131961	ENSG00000268847
PHBP19	6.3026	0.218093	7.26258e-07	0.00114066	ENSG00000257246
FLJ36000	4.51837	-0.216247	0.000292579	0.034481	ENSG00000276399
THAP12P2	5.0631	-0.491322	6.78144e-05	0.0156839	ENSG00000243915
AC026784.1	4.9161	-0.278014	7.84694e-05	0.0166546	ENSG00000252083
TMEM63A	3.1165	7.03474	5.06654e-17	1.98938e-12	ENSG00000196187
PADI2	1.22605	5.44843	0.000135286	0.0227936	ENSG00000117115
LINC02504	3.41109	1.22974	0.000126609	0.0220947	ENSG00000248339
AC135782.2	-3.43744	0.272978	0.000137299	0.0228433	ENSG00000259989
AC010338.1	4.91477	-0.679811	0.000122035	0.0216819	ENSG00000276332
RCN1P2	-3.55327	0.290015	0.000278943	0.0332908	ENSG00000214455
CEBPA-DT	-4.9574	1.51573	5.54594e-06	0.00369087	ENSG00000267296
RPS19P3	-6.00226	0.415603	0.000462862	0.0447643	ENSG00000240463
AC074338.1	5.17276	-0.515092	0.000109537	0.020098	ENSG00000228015
VSTM2A-OT1	-3.65083	0.493736	0.00045048	0.0437824	ENSG00000224223
AL163534.1	-4.92631	1.12342	0.000244842	0.0310517	ENSG00000287546
FABP5P2	3.96767	-0.637231	0.000522302	0.0482546	ENSG00000236044
PLA2G12AP2	5.61384	-0.123214	6.87984e-06	0.00428789	ENSG00000225221
ATP5MGP2	5.25066	-0.142639	9.47144e-06	0.00495862	ENSG00000232362
AC083864.2	-2.32547	2.93336	7.29613e-05	0.0162774	ENSG00000232930
AC010240.3	-4.95655	0.337963	0.000433808	0.042917	ENSG00000272023
AL049839.1	5.1257	0.0577878	6.29904e-05	0.0149898	ENSG00000259140
RSF1-IT1	5.01649	-0.512499	7.57199e-05	0.0164262	ENSG00000255409
RPL21P111	4.59729	-0.146222	0.000387217	0.0407411	ENSG00000237109
AL049697.1	2.69565	0.843828	0.00038806	0.0407411	ENSG00000213204
AC015819.2	5.50802	1.76722	5.49708e-08	0.000262518	ENSG00000278607
NMNAT1P3	4.52914	-0.34608	0.000464781	0.0448394	ENSG00000238077
AC105914.1	6.88849	0.311072	1.1088e-07	0.00036281	ENSG00000250200
CD22	1.30942	4.59569	0.000104531	0.0198282	ENSG00000012124
KCNIP4-IT1	5.98546	-0.0179558	1.55892e-06	0.00184444	ENSG00000280650
AC007919.2	4.26687	-0.708937	0.000334254	0.0368657	ENSG00000231384
SPATA31B1P	4.90305	0.606501	4.41419e-05	0.0127904	ENSG00000231649
AL136981.2	-4.58963	0.921933	9.24877e-05	0.0183846	ENSG00000275318
OR4K5	4.89773	-0.461427	0.000159827	0.0246804	ENSG00000176281
PDE3A	-1.11541	7.19664	0.000385018	0.0407411	ENSG00000172572
DHPS	4.21376	-0.842627	0.000485438	0.0463764	ENSG00000095059
AC097381.1	5.53448	1.53996	4.65e-06	0.0032604	ENSG00000228919
HLA-F-AS1	4.49176	-0.0692732	5.66609e-05	0.0143535	ENSG00000214922
AL035698.1	4.61449	-0.418106	3.44417e-05	0.0110849	ENSG00000216811
AL121829.2	3.39548	1.08055	0.000166599	0.0246804	ENSG00000275812
AC021660.4	5.61027	-0.367409	1.88938e-05	0.00706537	ENSG00000286602
KRTAP25-1	4.86119	-0.497311	9.50731e-05	0.0185724	ENSG00000232263
CNDP1	1.28342	5.1031	7.18863e-05	0.0161292	ENSG00000150656
AL359694.1	5.52783	0.756281	2.45798e-06	0.00229792	ENSG00000219404
AC011503.4	4.07103	-0.222753	0.000161398	0.0246804	ENSG00000287399
Z97192.1	3.56679	0.198736	0.000140751	0.0233179	ENSG00000212939
JTB	4.71374	-0.74761	0.000297669	0.0346824	ENSG00000143543
MTND2P20	5.03833	-0.0591535	5.38639e-05	0.0139143	ENSG00000229701
AL590723.1	3.78239	-0.0676675	0.00027824	0.0332908	ENSG00000228686
GBP3	-2.88039	1.75213	0.000117957	0.0213436	ENSG00000117226
RNA5SP151	4.63865	-0.669291	0.000229219	0.0299246	ENSG00000202502
AC124301.1	5.05079	1.41803	8.14882e-06	0.00444394	ENSG00000254586
RN7SL680P	-6.38506	0.459339	0.000377811	0.0404217	ENSG00000275337
AC133485.2	4.00028	0.386751	0.000284225	0.0338051	ENSG00000260402
PCDHAC2	4.54499	-0.71964	0.000211449	0.028783	ENSG00000243232
AC093277.1	-3.83498	1.31824	0.000334199	0.0368657	ENSG00000283286
AC027369.6	4.15931	0.0223884	0.000517737	0.04798	ENSG00000255551
TPT1P9	4.94192	0.367454	2.70293e-06	0.00241206	ENSG00000234782
AL158819.1	4.59192	0.841057	8.17626e-07	0.00118904	ENSG00000232765
RPL21P18	3.7282	-0.609548	0.000445046	0.0434694	ENSG00000213343
AC015922.2	4.18228	-0.303048	5.26907e-05	0.0137796	ENSG00000265519
AL121652.1	3.99713	-0.820337	0.000403026	0.0414262	ENSG00000273165
NAT8B	5.79205	-0.422679	1.66805e-05	0.00661574	ENSG00000204872
AC103831.1	2.77992	1.36031	0.000296827	0.0346824	ENSG00000253924
GFY	-3.62315	0.0958258	0.000396371	0.0410647	ENSG00000261949
AC073878.1	-1.41922	4.88408	0.000352453	0.0383354	ENSG00000261570
AC068616.1	4.63755	-0.0302803	5.54675e-05	0.0141424	ENSG00000286202
AC114774.1	4.16387	-0.791434	0.000228209	0.0299246	ENSG00000251501
AC068213.1	3.7793	-0.672076	0.000496169	0.0470162	ENSG00000279268
ELOA-AS1	1.00638	7.21773	0.000450401	0.0437824	ENSG00000236810
AC016542.2	5.56137	-0.239581	1.19504e-05	0.00545618	ENSG00000279502
AC138360.1	-5.498	0.159604	0.000257346	0.031876	ENSG00000257325
AC239367.2	-4.00465	0.481105	0.000419211	0.0422139	ENSG00000230926
RNA5SP132	5.74914	-0.537786	2.62043e-05	0.00902944	ENSG00000201595
CYP2A7	-4.82144	0.616062	5.44193e-06	0.0036841	ENSG00000198077
MYL6P1	5.16575	0.391576	7.64002e-06	0.00441155	ENSG00000226543
CLCNKA	-3.30193	1.33239	0.000262933	0.0324656	ENSG00000186510
AL117344.2	-3.48438	0.928639	0.000157316	0.0246804	ENSG00000286482
USP12P2	5.3746	0.372641	1.59713e-06	0.00184444	ENSG00000224007
KIF9	-1.26527	4.59173	6.66443e-05	0.0155761	ENSG00000088727
RNY3P8	4.07813	-0.545677	0.000264964	0.0326139	ENSG00000223298
NKX2-2-AS1	4.90386	-0.402341	0.000145395	0.0235856	ENSG00000258197
AC114980.1	4.57539	-0.693005	0.000303599	0.0348562	ENSG00000251023
AL670729.3	-1.73123	3.39958	0.000506147	0.0473187	ENSG00000287315
AP000553.3	3.99187	-0.433004	0.000247923	0.0311012	ENSG00000273342
AC044784.1	4.25695	0.0998308	0.000276251	0.0332908	ENSG00000223808
RPSAP44	4.75113	-0.610694	0.000132753	0.0226632	ENSG00000220773
AC027796.1	6.49032	0.328002	1.9567e-07	0.000512198	ENSG00000261916
EN1	6.0601	-0.128092	4.04521e-06	0.00293164	ENSG00000163064
MIS18A-AS1	-4.36881	1.34776	6.81087e-05	0.0156839	ENSG00000227256
S100A14	-3.4699	0.907645	0.00049954	0.0470162	ENSG00000189334
AC104564.2	5.62466	-0.204291	1.00552e-05	0.00499769	ENSG00000264007
LINC02619	5.27053	-0.144378	1.84686e-05	0.00701164	ENSG00000249382
PGBP	-4.22153	-0.0349212	0.000227274	0.0299246	ENSG00000227179
AC007638.2	-4.11087	0.691459	0.00018983	0.0272053	ENSG00000263096
C1orf50	5.78836	-0.182601	3.10943e-06	0.00254358	ENSG00000164008
PHTF1	1.26275	6.95111	5.23837e-05	0.0137796	ENSG00000116793
OPCML-IT1	5.01857	-0.637314	0.000132372	0.0226632	ENSG00000254896
AC093028.1	5.0434	0.353439	9.61345e-05	0.0185922	ENSG00000279462
AL133445.3	3.83471	0.169647	3.06008e-05	0.00993008	ENSG00000287310
AC021739.1	5.86232	0.372348	1.13246e-06	0.0015187	ENSG00000259195
AC092747.3	4.12436	-0.703982	0.000162458	0.0246804	ENSG00000271418
RPL17P20	6.75238	1.12106	1.37123e-08	0.000107683	ENSG00000241250
TAAR5	6.52974	0.253511	2.32275e-07	0.000570017	ENSG00000135569
RNU1-29P	4.44863	-0.726428	0.000385137	0.0407411	ENSG00000271739
CR2	-2.59849	1.61387	0.000117835	0.0213436	ENSG00000117322
ZNF736P9Y	-1.93978	3.67978	0.00030787	0.0351464	ENSG00000239893
STAG3L5P	4.92414	-0.673502	0.000166829	0.0246804	ENSG00000242294
AC079460.2	-4.83213	0.666167	0.00041929	0.0422139	ENSG00000287442
AC092159.1	-4.51606	1.04155	0.000108191	0.0200382	ENSG00000227713
BX322557.2	-4.18279	0.0744464	0.000293039	0.034481	ENSG00000286262
EFL1P2	6.00696	-0.0780221	3.06954e-06	0.00254358	ENSG00000248998
AC106821.1	5.82711	-0.0663	2.18404e-06	0.00219889	ENSG00000250524
AC022413.1	-4.4174	0.10426	0.000493705	0.0470162	ENSG00000280161
AL513124.1	5.32018	-0.571529	6.05832e-05	0.0147751	ENSG00000223368
AC008147.2	4.9271	-0.659949	9.65954e-05	0.0185922	ENSG00000257298
RASL11A	3.02492	1.01596	0.000197184	0.0277555	ENSG00000122035
AC127459.3	3.08274	0.0991922	0.000452521	0.0438722	ENSG00000280400
AC093903.1	4.54193	-0.19717	0.000242567	0.0310241	ENSG00000249091
AL928596.1	3.63719	0.124925	6.36754e-05	0.0149999	ENSG00000283631
AL031320.2	3.19403	-0.415212	0.000368819	0.0395675	ENSG00000278206
RN7SL856P	5.01388	-0.165557	0.000135605	0.0227936	ENSG00000276653
AC087490.1	2.88965	1.39132	0.000513547	0.047783	ENSG00000286973
AL161756.1	3.90327	-0.303513	0.000501713	0.0470162	ENSG00000214770
TMEM225	5.03179	1.05265	1.50955e-06	0.00184444	ENSG00000204300
AC084017.1	-5.87236	0.149346	0.000531961	0.0489167	ENSG00000214210
TNFRSF14	-3.61228	0.665752	0.000204648	0.0281948	ENSG00000157873
AC000123.1	4.53723	0.119748	4.0094e-05	0.0120175	ENSG00000224138
AL122020.2	-4.00891	-0.0784813	0.000421142	0.0422919	ENSG00000287663
AL591135.1	4.65436	-0.759149	0.000247104	0.0310979	ENSG00000218418
OR7E5P	5.22339	-0.611768	8.80444e-05	0.0177285	ENSG00000214880
DDX3P2	5.31476	-0.369987	2.95201e-05	0.00966457	ENSG00000230986
MIR3190	4.38148	-0.66285	0.000200155	0.027869	ENSG00000265134
AC092849.2	-3.49639	1.60815	0.000278672	0.0332908	ENSG00000286938
AC010368.1	7.19123	0.414598	7.12229e-08	0.000262518	ENSG00000250886
OR10AB1P	-5.28801	0.98368	2.54412e-05	0.00899954	ENSG00000176716
FTH1P3	5.10723	-0.601692	9.61177e-05	0.0185922	ENSG00000213453
NHP2P1	3.1699	-0.316639	0.000440975	0.0431792	ENSG00000105988
AC018628.1	4.8828	1.14991	5.98415e-05	0.0147751	ENSG00000279133
SCARNA10	5.54331	1.21555	7.13559e-06	0.00437051	ENSG00000239002
COX5A	-1.31124	5.91837	0.00043869	0.0431709	ENSG00000178741
RNU4-47P	4.78839	-0.420152	0.000177726	0.0259421	ENSG00000222808
AL353600.2	3.39304	0.752824	0.000428976	0.0428594	ENSG00000287278
AP003170.1	4.50919	-0.717074	0.00035066	0.0382463	ENSG00000255710
AP003472.2	5.62466	-0.204291	1.00552e-05	0.00499769	ENSG00000253842
DDX18P3	5.40152	0.110457	2.05338e-06	0.00213399	ENSG00000217414
FOSL1P1	4.96829	-0.533967	8.47556e-05	0.0174237	ENSG00000248394
AC100839.1	-1.75514	5.3545	0.000202757	0.0281316	ENSG00000259756
FGF23	2.01959	3.82199	3.91105e-07	0.000817417	ENSG00000118972
CYP3A7	4.78066	-0.595079	7.92344e-05	0.0167265	ENSG00000160870
AC018832.1	-3.3221	1.68315	7.18581e-05	0.0161292	ENSG00000228351
RSL24D1P3	4.82007	-0.489287	0.000196823	0.0277555	ENSG00000231556
AC073593.1	4.75738	0.21603	3.56411e-05	0.0111956	ENSG00000279931
AL132989.1	4.96829	-0.533967	8.47556e-05	0.0174237	ENSG00000258682
AC012291.2	4.59534	-0.785545	0.000431542	0.0428974	ENSG00000259415
FA2H	1.20179	5.23692	4.79986e-05	0.0134624	ENSG00000103089
AIDAP1	5.0287	0.433989	1.85715e-05	0.00701164	ENSG00000230154
MIR202HG	5.79797	0.310446	2.33879e-06	0.00229581	ENSG00000166917
AC068535.1	-3.25555	0.218503	0.000106737	0.0198626	ENSG00000227157
EEF1A1P33	3.89731	0.329205	0.000167197	0.0246804	ENSG00000258846
AC120194.1	3.12391	1.49629	0.000293306	0.034481	ENSG00000287230
LINC00919	4.85133	-0.458103	0.000167081	0.0246804	ENSG00000260268
LINC02033	3.29661	1.45225	0.000197558	0.0277555	ENSG00000279727
AC016885.2	-2.75852	1.74479	0.000137297	0.0228433	ENSG00000254089
TH	-3.0891	0.641382	0.000329409	0.0366409	ENSG00000180176
AC242426.1	5.00814	-0.694078	0.000165916	0.0246804	ENSG00000213226
AL445183.2	6.02379	0.113311	7.72326e-07	0.00116636	ENSG00000235563
LINC00337	-3.36417	0.12069	0.000408594	0.0416814	ENSG00000225077
AL513534.1	4.65876	-0.684455	0.000156841	0.0246804	ENSG00000221184
LINC01806	-5.25355	1.09043	7.42742e-05	0.0164262	ENSG00000227403
RPS17P17	5.01819	-0.496024	7.12596e-05	0.0161292	ENSG00000225758
CLUHP8	4.28152	1.37981	2.21607e-05	0.00809623	ENSG00000258278
AC073089.1	4.76466	-0.618975	0.000173133	0.0253659	ENSG00000233383
AL159166.1	7.01083	0.578884	7.35438e-08	0.000262518	ENSG00000231811
AL606490.1	-3.48479	0.989317	1.43939e-05	0.00594925	ENSG00000225055
SNORD115-15	4.82313	-0.710264	0.000239334	0.0308114	ENSG00000201679
RBPMS-AS1	3.54498	0.940445	0.000166644	0.0246804	ENSG00000254109
AC023245.2	4.4953	-0.375907	6.05825e-05	0.0147751	ENSG00000255099
MYO1A	-3.71742	1.97969	0.000235505	0.0304181	ENSG00000166866
RPL10P12	3.90437	-0.0770758	0.000245155	0.0310517	ENSG00000234040
HTR5BP	-1.6022	3.27219	0.000360097	0.038951	ENSG00000125631
AP004245.1	4.24075	-0.653437	0.00039151	0.0408264	ENSG00000238041
SLC39A3	4.92161	-0.22581	0.000141339	0.0233179	ENSG00000141873
RNF103	5.75615	-0.188948	3.94887e-06	0.00292552	ENSG00000239305
AL713998.3	4.51092	-0.703992	0.000334971	0.0368657	ENSG00000286680
RN7SL583P	5.15198	-0.449811	4.95763e-05	0.0135181	ENSG00000239504
AC063950.1	5.66966	-0.33598	1.59952e-05	0.00650159	ENSG00000258230
AC092634.3	5.49295	0.116368	2.06524e-06	0.00213399	ENSG00000227910
RNU6-102P	5.00814	-0.694078	0.000165916	0.0246804	ENSG00000207214
AC063947.1	4.54319	-0.43763	0.000135839	0.0227936	ENSG00000258007
AC008894.1	-5.46134	0.453562	0.000309052	0.0351737	ENSG00000267373
MZT1P1	5.74914	-0.537786	2.62043e-05	0.00902944	ENSG00000271264
PSMB3	2.20915	2.98972	1.38143e-05	0.00583244	ENSG00000277791
RN7SL215P	4.86063	-0.702882	0.000214521	0.028783	ENSG00000242201
AC074325.1	4.4907	-0.554981	5.50683e-05	0.0141324	ENSG00000285786
AL357078.1	5.44497	-0.176862	2.2269e-05	0.00809623	ENSG00000235804
AC036222.1	-3.73421	0.221271	7.83439e-05	0.0166546	ENSG00000264451
AL136309.2	4.46117	0.851494	6.23568e-05	0.0149295	ENSG00000237716
RFPL4A	4.23102	-0.0753361	0.000146565	0.0235856	ENSG00000223638
WDR86-AS1	4.27619	0.0914122	8.29712e-05	0.0173291	ENSG00000243836
PRPF38AP2	5.21174	-0.742699	0.000145965	0.0235856	ENSG00000236582
KRT76	-4.6708	0.0130295	0.000393032	0.0408264	ENSG00000185069
AL935212.3	3.7362	-0.741673	0.00047154	0.045269	ENSG00000277109
AC093801.2	4.66344	1.07538	5.099e-05	0.0137132	ENSG00000248480
AC008906.1	3.53207	-0.153639	0.000299526	0.0346929	ENSG00000248734
IL20	5.58995	0.791046	6.11319e-07	0.00109107	ENSG00000162891
OR7E36P	4.26097	-0.548209	0.000356518	0.0386704	ENSG00000205240
TWF1P1	3.67659	0.310363	0.000325139	0.036451	ENSG00000178082
AL157396.1	-6.08785	0.484085	0.000392079	0.0408264	ENSG00000280660
GATA6-AS1	5.43133	-0.362802	8.05973e-06	0.00444394	ENSG00000266010
RNU6-1231P	5.46085	-0.294108	1.69194e-05	0.00664341	ENSG00000252994
PFN1P8	4.16727	-0.293559	0.000106453	0.0198626	ENSG00000244371
AL157373.1	-4.70795	0.931593	7.47774e-06	0.00438229	ENSG00000225102
NXT1	3.24658	1.20413	0.00026938	0.0328484	ENSG00000132661
AC244394.2	4.89394	-0.305126	1.1722e-05	0.00541489	ENSG00000234225
ARHGAP27P2	4.19642	-0.344578	9.15063e-05	0.0183316	ENSG00000267472
THY1-AS1	4.57539	-0.693005	0.000303599	0.0348562	ENSG00000263873
PIN1P1	5.29155	-0.00441832	5.29917e-05	0.0137796	ENSG00000229359
RNU6-1046P	3.14046	0.556589	0.000134242	0.0227936	ENSG00000252347
RN7SL23P	5.74345	-0.136097	6.20815e-06	0.00394572	ENSG00000240823
MIR3116-2	4.51048	-0.609124	0.000416989	0.0421986	ENSG00000283690
AC024224.2	-6.2667	1.17005	1.70397e-06	0.00185851	ENSG00000256803
C11orf54	5.52865	-0.25754	1.40927e-05	0.00588669	ENSG00000182919
AC023090.2	5.36166	1.06293	1.30762e-05	0.00582319	ENSG00000279077
SEPTIN5	-2.9976	3.03829	9.35001e-05	0.0184258	ENSG00000184702
RN7SL164P	5.97939	0.0068376	2.55655e-06	0.00233448	ENSG00000242614
AC105343.1	5.4317	1.01476	7.42794e-06	0.00438229	ENSG00000250704
Z86062.2	3.34265	0.436036	0.000298794	0.0346929	ENSG00000228082
AC244197.1	6.89104	0.482832	1.25794e-07	0.000379947	ENSG00000229322
AL139824.1	5.26664	0.431467	1.0747e-05	0.00520963	ENSG00000230843
RPS4XP12	5.95807	-0.438819	1.34957e-05	0.00582319	ENSG00000244400
AC098479.1	3.6588	0.014416	9.27075e-05	0.0183846	ENSG00000273493
MED28P4	4.8845	-0.496501	8.61816e-05	0.0174429	ENSG00000224701
AP005432.1	4.95914	-0.341588	0.00026664	0.0327176	ENSG00000266805
ANKRD11P1	-4.36309	0.264864	0.000165536	0.0246804	ENSG00000234429
AC007106.2	-3.33172	1.53419	1.3778e-05	0.00583244	ENSG00000287389
RTBDN	6.49062	0.180132	7.07889e-07	0.00114066	ENSG00000132026
PSMC1P3	4.77946	-0.396498	0.000160104	0.0246804	ENSG00000231244
AC099552.2	4.55619	-0.220804	5.27427e-05	0.0137796	ENSG00000225612
ENOX1-AS1	-4.35927	1.01544	8.60227e-05	0.0174429	ENSG00000233821
AP003080.1	3.2495	0.855528	0.00021303	0.028783	ENSG00000254506
TRAV2	4.52992	-0.687934	0.00027732	0.0332908	ENSG00000211776
PHB2P1	4.58529	-0.598949	0.000209308	0.0287248	ENSG00000232728
AC233724.6	5.68666	-0.150637	7.23502e-06	0.00437051	ENSG00000249282
AL139287.1	4.45974	1.1687	0.000170292	0.0250431	ENSG00000240731
PSMA6	5.05171	0.375296	3.06704e-06	0.00254358	ENSG00000100902
LINC01819	-3.41555	1.8657	4.40474e-05	0.0127904	ENSG00000231826
RGS1	2.97126	0.420478	0.000189844	0.0272053	ENSG00000090104
CABS1	4.12979	-0.639672	9.74748e-05	0.01867	ENSG00000145309
RNU6-1254P	5.04393	-0.790284	0.000231803	0.0300387	ENSG00000212568
AC139768.1	5.90498	-0.0392992	3.39203e-06	0.00266376	ENSG00000278126
CCRL2	-3.7363	0.300676	0.00046624	0.0448699	ENSG00000121797
RPL10P2	4.99675	-0.658383	0.00015207	0.0241742	ENSG00000174572
TECTB	-3.35756	1.37718	7.45663e-05	0.0164262	ENSG00000119913
AC025871.3	5.01857	-0.637314	0.000132372	0.0226632	ENSG00000286804
CCND2	5.15198	-0.449811	4.95763e-05	0.0135181	ENSG00000118971
EBAG9P1	4.59534	-0.785545	0.000431542	0.0428974	ENSG00000233690
AC009902.1	4.99675	-0.658383	0.00015207	0.0241742	ENSG00000254014
AC008937.3	3.93583	0.548943	0.000482488	0.046207	ENSG00000271828
RNU6-1198P	6.19468	-0.0423464	2.43499e-06	0.00229792	ENSG00000252713
INSM1	-4.53717	1.35561	2.87544e-05	0.00956816	ENSG00000173404
AC010132.4	3.6919	0.0722259	0.000161873	0.0246804	ENSG00000261019
MYRF	1.42143	4.96159	0.00021831	0.0291562	ENSG00000124920
HSP90B2P	5.54832	-0.399329	2.4127e-05	0.00863838	ENSG00000259706
LINC01267	4.10639	0.464967	4.83432e-05	0.0134624	ENSG00000251576
NEDD8P1	-5.52226	0.195857	0.000224714	0.0298088	ENSG00000226970
AL929472.4	-6.41832	0.76655	0.000124417	0.0219069	ENSG00000235673
CNNM4	-1.44218	6.54699	0.000380534	0.0406023	ENSG00000158158
MAP10	-4.78996	0.784082	1.15453e-05	0.00539675	ENSG00000212916
AC073257.2	4.43022	1.23059	8.60988e-05	0.0174429	ENSG00000237614
RN7SL549P	6.34653	1.09207	5.29481e-08	0.000262518	ENSG00000239825
SPATA6L	-1.76235	6.94998	3.61178e-06	0.00278072	ENSG00000106686
RPS4XP15	-4.23037	0.571411	9.38535e-05	0.0184258	ENSG00000240721
AC130448.1	5.35857	-0.420099	1.79793e-05	0.00692115	ENSG00000279202
AL445213.1	-2.87881	1.64059	0.000162385	0.0246804	ENSG00000224523
AL359851.1	-3.1091	0.637563	0.000269121	0.0328484	ENSG00000260585
RPL38P1	5.17	-0.690228	0.000121162	0.0216246	ENSG00000241993
RNA5SP122	5.41969	-0.47827	3.85671e-05	0.0116541	ENSG00000207186
ST13P20	5.26974	-0.532109	5.85807e-05	0.0145581	ENSG00000215875
MGC15885	1.58465	2.80951	0.000366235	0.0393979	ENSG00000259458
AC099499.1	-2.77071	2.09421	0.000400163	0.0413484	ENSG00000251654
AC007785.2	4.69776	-0.584873	0.000114877	0.0209797	ENSG00000268053
TUBB8P4	5.06176	0.291677	6.19759e-06	0.00394572	ENSG00000250788
SNHG3	5.82364	-0.0941826	3.22059e-06	0.00258074	ENSG00000242125
AC007346.1	-7.34462	1.36785	5.27372e-05	0.0137796	ENSG00000260258
AC024236.1	3.87409	0.748305	3.78724e-05	0.0116541	ENSG00000286187
AP005264.5	-2.62506	2.26304	3.85847e-05	0.0116541	ENSG00000267733
AC008735.1	5.01857	-0.637314	0.000132372	0.0226632	ENSG00000267096
SERBP1P2	5.21174	-0.742699	0.000145965	0.0235856	ENSG00000225878
RN7SL525P	3.53425	-0.197235	0.000390998	0.0408264	ENSG00000264910
AC092845.1	-3.68167	1.36721	7.51125e-05	0.0164262	ENSG00000287832
AL049765.1	-4.49491	0.141705	0.000246586	0.0310979	ENSG00000232465
RPL6P21	3.78143	0.24549	0.000302841	0.0348562	ENSG00000223445
RPL12P44	-3.71801	1.57872	0.000163212	0.0246804	ENSG00000227123
RNU6-918P	4.79035	-0.510937	0.00010645	0.0198626	ENSG00000212521
NUDT15	2.26245	2.15504	0.000325845	0.036451	ENSG00000136159
GRIFIN	-5.77134	0.978153	4.07693e-05	0.0121134	ENSG00000275572
PTGR2	5.39238	0.243211	3.84197e-05	0.0116541	ENSG00000140043
AC008277.2	5.75965	0.188918	3.01562e-06	0.00254358	ENSG00000270893
RNF17	-2.81041	5.43703	7.35254e-08	0.000262518	ENSG00000132972
AC104417.1	4.4279	-0.158909	0.000510945	0.0476538	ENSG00000254183
AL162151.1	3.82946	0.233251	0.000231714	0.0300387	ENSG00000229402
PGAM4P2	5.1585	0.515324	2.67901e-05	0.00902944	ENSG00000248488
AC025750.2	3.72469	-0.226628	0.000181335	0.0262882	ENSG00000221300
AL391516.1	4.89248	-0.00435363	1.14439e-05	0.00539675	ENSG00000258385
OR2AH1P	-6.60089	0.79274	8.35713e-05	0.0173621	ENSG00000232511
AC023934.1	5.21174	-0.742699	0.000145965	0.0235856	ENSG00000263189
MIR128-2	4.53094	-0.79715	0.0003197	0.0361758	ENSG00000207625
ALKBH7	2.39969	2.39443	0.000130514	0.0226632	ENSG00000125652
LINC02481	-3.57243	1.11307	5.08163e-05	0.0137132	ENSG00000246526
AC012358.2	5.68529	-0.169807	7.87347e-06	0.00444394	ENSG00000206964
AC009948.3	4.97949	-0.635402	8.22394e-05	0.0172681	ENSG00000279598
RPL29P24	6.09541	0.0806749	1.6967e-06	0.00185851	ENSG00000241030
SNORA108	4.37801	-0.829553	0.0004166	0.0421986	ENSG00000252284
AC025822.1	-2.9555	1.75528	0.000191035	0.0272763	ENSG00000227101
UBE2FP2	5.73178	-0.229006	1.70957e-05	0.00664615	ENSG00000261199
AL021707.4	-4.20963	1.40021	6.15675e-05	0.0149225	ENSG00000230912
AC055716.1	4.42379	-0.687236	0.000341688	0.0374216	ENSG00000257343
KLHL26	-1.35314	4.4041	0.000251383	0.0314349	ENSG00000167487
AP000894.3	2.29963	1.83089	0.000416442	0.0421986	ENSG00000265671
CBX2	-3.09717	0.863598	0.000518109	0.04798	ENSG00000173894
AL512361.1	4.59415	0.336889	0.000277834	0.0332908	ENSG00000258401
IGKV2OR22-4	5.38824	-0.511963	2.42002e-05	0.00863838	ENSG00000253691
AC118758.3	2.51331	1.73091	0.000362187	0.0390694	ENSG00000279072
AL136102.1	-4.32758	0.595492	0.000440729	0.0431792	ENSG00000287107
LINC02178	-5.30761	0.412367	0.000123546	0.0218514	ENSG00000261092
MARK2P9	4.33124	-0.328742	0.000214782	0.028783	ENSG00000232709
RNY1P10	4.83542	0.188127	5.12352e-06	0.00352938	ENSG00000200138
AL731532.1	3.33225	0.0321287	0.000144377	0.0235856	ENSG00000279910
AC091564.1	-4.13156	0.0668958	0.000245129	0.0310517	ENSG00000241678
AC023632.4	7.28555	0.631367	4.009e-08	0.000262356	ENSG00000254283
RN7SKP188	4.66421	-0.0362475	0.000101274	0.0193035	ENSG00000222721
RPL12P8	4.68037	-0.530292	0.000183115	0.0264338	ENSG00000219932
AC004062.1	5.95807	-0.438819	1.34957e-05	0.00582319	ENSG00000251312
OR8B4	4.31632	-0.750526	0.000320892	0.0362064	ENSG00000280090
LINC02727	4.502	-0.726815	0.000256679	0.031876	ENSG00000254823
TMEM174	4.6522	-0.580871	0.000327124	0.0364901	ENSG00000164325
AC009365.3	-3.62038	1.44823	1.65541e-05	0.00661574	ENSG00000227197
PDZD3	3.81826	0.4035	1.04494e-05	0.00512872	ENSG00000172367
AC025678.3	5.67048	-0.32595	8.92097e-06	0.00473354	ENSG00000279092
AC108751.3	4.13748	-0.315592	0.000197925	0.0277555	ENSG00000241929
AC117480.1	-3.34078	0.762038	0.000497951	0.0470162	ENSG00000287143
AJUBA	5.87929	-0.0550021	3.89529e-06	0.00292552	ENSG00000129474
CICP26	4.52575	-0.111139	5.75773e-05	0.0143998	ENSG00000233003
TIMM23B	5.67048	-0.32595	8.92097e-06	0.00473354	ENSG00000204152
AC097713.1	-2.65882	1.65214	0.000105418	0.0198626	ENSG00000228162
