## Supplementary material for "Dissecting the molecular landscape of Parkinson’s disease and Parkinson’s disease dementia using highly efficient snRNA-seq (HIF-snRNA-seq)": All-tablrs: inhibitory.xlsx

### Sheet: early.pd.ctrl
gname	logFC	logCPM	PValue	FDR	ensemblID
LMOD2	4.94151	0.665678	1.33805e-05	0.00509525	ENSG00000170807
RFC3P1	4.95783	0.265074	0.000163225	0.0245753	ENSG00000236158
DHRS3	2.09622	4.8074	0.000466298	0.0476724	ENSG00000162496
AF064863.1	5.69047	0.594962	2.82016e-05	0.0082898	ENSG00000207147
AF003529.1	4.95783	0.265074	0.000163225	0.0245753	ENSG00000232068
RARRES2	3.30421	1.61715	0.000191932	0.0280858	ENSG00000106538
AL356489.4	5.19028	0.589232	0.000153462	0.0240304	ENSG00000287495
LRRC8D	3.30973	2.23926	0.000159338	0.0245753	ENSG00000171492
SH3RF3	1.84492	9.31577	0.000376666	0.0422219	ENSG00000172985
Z73420.1	6.44474	0.794426	8.71905e-07	0.000926823	ENSG00000252412
OAZ3	3.65507	1.43375	0.000468919	0.0477613	ENSG00000143450
AC135507.2	5.59225	0.453976	1.58711e-05	0.00567962	ENSG00000275607
AC005479.1	6.77574	0.864342	2.85997e-07	0.000399949	ENSG00000259005
LINC02816	3.88251	0.649382	0.000471684	0.0478836	ENSG00000225857
AP001476.1	4.64223	0.353251	0.000472978	0.0478836	ENSG00000224413
AC079360.1	5.24496	0.343456	7.88251e-05	0.0153572	ENSG00000256811
OR6M3P	5.47135	0.604578	9.94411e-05	0.0187206	ENSG00000254430
AL049840.8	4.80185	0.556272	0.000261044	0.0327625	ENSG00000270591
SNHG7	2.37452	4.37408	0.000289943	0.0357206	ENSG00000233016
RNA5SP284	5.19199	0.328186	0.00011366	0.0197345	ENSG00000207277
AL355377.2	6.15187	0.817764	2.74746e-06	0.00200147	ENSG00000279489
ANP32BP3	5.9771	0.594233	6.79759e-06	0.0032541	ENSG00000259461
AC092053.5	6.69357	1.4669	5.18938e-09	3.17904e-05	ENSG00000287958
AC124069.1	4.94135	0.261198	0.000211728	0.0301915	ENSG00000253168
WASF4P	5.38911	0.483771	1.59321e-05	0.00567962	ENSG00000188459
AC009549.1	3.83434	1.74476	0.000147792	0.0234716	ENSG00000270607
AL159987.2	4.89271	0.248759	0.000249378	0.0320179	ENSG00000229594
AC073210.3	3.76781	1.78562	0.000401748	0.0431393	ENSG00000286342
AC112176.1	5.52714	0.431205	3.06661e-05	0.00870866	ENSG00000260066
AC114741.1	4.51628	0.697711	0.000195416	0.0284713	ENSG00000248369
CCDC121	3.75319	0.614224	0.000274304	0.0340441	ENSG00000176714
AC011460.1	4.96888	0.363903	0.000240135	0.0320179	ENSG00000283285
AC090337.2	5.96481	0.93709	1.94921e-07	0.000384223	ENSG00000285748
MOB1AP2	4.67714	0.198422	0.00038595	0.0422219	ENSG00000233810
YBX2P1	4.65053	0.415525	0.000246091	0.0320179	ENSG00000213438
AC104407.1	4.68193	0.705469	0.000139496	0.0231411	ENSG00000250538
LINC00459	4.65791	0.375039	0.00045042	0.0468744	ENSG00000229307
AL008733.1	4.89271	0.248759	0.000249378	0.0320179	ENSG00000226286
OR6C74	5.34959	0.554967	5.01828e-05	0.0115974	ENSG00000197706
RPS4XP1	5.90183	0.564618	8.99035e-06	0.00395499	ENSG00000214203
AP005205.2	6.04703	0.707472	2.97978e-06	0.0020378	ENSG00000266441
MIR6131	4.2304	0.350137	0.00034352	0.0402495	ENSG00000277073
MIR194-2HG	4.96844	2.38171	2.7071e-08	6.74251e-05	ENSG00000229719
AL445423.1	4.68859	0.165186	0.000482565	0.0484199	ENSG00000272823
AP000431.1	5.99745	0.601948	5.32962e-06	0.00274762	ENSG00000229289
AC025278.3	4.82444	0.232216	0.000246547	0.0320179	ENSG00000283679
AC100767.2	5.69852	2.56282	3.36911e-09	3.17904e-05	ENSG00000271491
AC106876.1	5.55905	0.544654	8.70359e-06	0.00395499	ENSG00000222001
AC073488.1	6.81218	0.882219	2.3459e-07	0.000393056	ENSG00000232111
IGLV2-11	5.90183	0.564618	8.99035e-06	0.00395499	ENSG00000211668
LINC01976	3.77614	1.14659	0.000415503	0.0439227	ENSG00000261514
AC007861.2	5.4838	0.417018	4.16362e-05	0.010259	ENSG00000263110
WWC2-AS2	4.68005	0.617223	3.80387e-05	0.010259	ENSG00000251359
TTC21B-AS1	3.54002	1.83714	0.000311573	0.0376924	ENSG00000224490
AC025031.1	6.92641	1.10379	1.49312e-08	4.54859e-05	ENSG00000257496
BOD1L2	6.08489	0.556462	4.96107e-06	0.00274762	ENSG00000228075
MIR4262	4.67714	0.198422	0.00038595	0.0422219	ENSG00000265172
AC019133.1	4.75271	0.21544	0.000390594	0.0422219	ENSG00000250078
AL096869.3	6.39712	1.07178	1.29694e-06	0.00124173	ENSG00000259789
PDZD11	3.83077	1.97534	3.52947e-05	0.00961565	ENSG00000120509
TIMM8BP1	4.89271	0.248759	0.000249378	0.0320179	ENSG00000236258
RNU6ATAC23P	5.66358	0.590103	2.5152e-05	0.00761909	ENSG00000221375
AP003469.3	4.13993	0.394045	0.00033079	0.0389192	ENSG00000253737
MIA-RAB4B	5.30536	0.958469	1.08323e-05	0.00465372	ENSG00000268975
LRATD1	2.6395	4.0565	0.000172427	0.0255665	ENSG00000162981
OR1S1	4.67714	0.198422	0.00038595	0.0422219	ENSG00000280204
AC006273.1	6.16263	0.58811	2.96825e-06	0.0020378	ENSG00000272473
AC006210.2	4.84937	1.18631	5.15361e-06	0.00274762	ENSG00000238247
VN1R65P	5.19199	0.328186	0.00011366	0.0197345	ENSG00000260883
MOS	5.65021	0.472793	2.19861e-05	0.00695004	ENSG00000172680
FP565260.6	3.67647	1.47436	0.00012558	0.0213613	ENSG00000280433
AC000072.1	5.80901	1.62664	1.87103e-07	0.000384223	ENSG00000286367
AC148476.1	3.98733	0.469734	0.000331005	0.0389192	ENSG00000274373
AC005538.3	6.30217	0.729861	1.48543e-06	0.00135528	ENSG00000286059
AC005082.1	3.85219	0.876957	0.00046304	0.0475965	ENSG00000226816
CD300H	4.36387	0.693056	0.000253365	0.0321601	ENSG00000284690
AC079753.1	4.47777	0.355923	0.000241051	0.0320179	ENSG00000280228
AL023284.4	2.83848	4.11421	0.000233024	0.0320179	ENSG00000260418
AC005592.1	4.28796	0.30874	0.00035178	0.0406488	ENSG00000261757
AC107401.1	5.1529	0.287319	7.34282e-05	0.0149126	ENSG00000249890
HNRNPA1P67	6.19856	0.684869	2.48482e-06	0.00193642	ENSG00000270665
TAS2R6P	4.35936	0.719582	0.000297557	0.036391	ENSG00000270923
WARS1P1	4.67156	0.168538	0.000466623	0.0476724	ENSG00000225802
LINC01388	4.61029	1.18952	0.00048261	0.0484199	ENSG00000231808
AC026803.1	3.99561	0.432213	0.000235877	0.0320179	ENSG00000260366
AC022868.1	5.27372	0.853562	5.0633e-06	0.00274762	ENSG00000253833
GRAMD4P3	5.13697	0.312718	0.00011256	0.0197345	ENSG00000278301
TREHP1	4.28201	0.42715	0.000317527	0.0381374	ENSG00000255239
AC104561.4	6.17048	1.10659	2.61108e-06	0.00194438	ENSG00000287166
RN7SL835P	4.766	0.443127	0.000127007	0.021387	ENSG00000264250
TECRP2	5.68899	0.486344	2.17354e-05	0.00695004	ENSG00000248565
MYL6BP1	6.27696	0.718765	1.868e-06	0.00160504	ENSG00000228380
CTBS	2.93791	2.80479	0.000144268	0.0234681	ENSG00000117151
AC121247.1	4.23611	1.31329	6.77798e-05	0.013878	ENSG00000225399
TRAV8-2	4.89271	0.248759	0.000249378	0.0320179	ENSG00000211786
AC011503.4	5.71961	1.0603	3.49156e-06	0.00229416	ENSG00000287399
AC083806.2	4.34644	0.838761	0.000205161	0.0296334	ENSG00000274554
AC005005.1	4.95783	0.265074	0.000163225	0.0245753	ENSG00000214125
AC092755.2	4.5951	0.43816	0.00012924	0.0216542	ENSG00000259238
LINC01815	4.67714	0.198422	0.00038595	0.0422219	ENSG00000235519
AL138997.1	5.19199	0.328186	0.00011366	0.0197345	ENSG00000286709
CYCSP29	6.37297	0.673488	2.28667e-06	0.00182444	ENSG00000255379
ABHD17AP5	4.05295	0.340268	0.000258818	0.0326052	ENSG00000263366
SUB1P1	5.77966	0.455232	1.14611e-05	0.00486154	ENSG00000227203
AC008735.5	5.43912	0.402661	4.12876e-05	0.010259	ENSG00000279063
AC022690.1	5.9355	1.26434	1.49643e-06	0.00135528	ENSG00000254425
AL353147.1	4.54997	1.16576	5.4847e-05	0.0123985	ENSG00000285852
NIFKP6	5.36734	0.96371	1.97798e-06	0.00165705	ENSG00000268144
PLA2G2A	6.37523	0.762563	1.13352e-06	0.00111719	ENSG00000188257
FOXL1	4.65006	0.619767	6.79199e-05	0.013878	ENSG00000176678
AL512661.1	4.72691	0.786294	0.000117242	0.0202515	ENSG00000230788
MIR4754	5.393	0.388131	5.69789e-05	0.0123985	ENSG00000266640
AC005832.2	5.28286	0.354876	6.50367e-05	0.013453	ENSG00000256748
KCNQ1-AS1	4.8701	0.863095	4.14987e-05	0.010259	ENSG00000229414
AC023162.1	4.00905	0.318573	0.00034932	0.0406448	ENSG00000248659
AC104389.6	4.97165	0.225471	0.00014917	0.0235787	ENSG00000284931
AC131902.2	5.06773	0.447652	0.000292715	0.0359299	ENSG00000274295
KRTAP19-6	5.4838	0.417018	4.16362e-05	0.010259	ENSG00000186925
CD300C	4.60905	0.880619	0.000162452	0.0245753	ENSG00000167850
AL354794.2	5.79836	0.870127	4.53734e-06	0.00262149	ENSG00000236998
PGAM4P1	4.95783	0.265074	0.000163225	0.0245753	ENSG00000215197
AP001486.1	5.23371	0.582757	0.000143355	0.0234332	ENSG00000239861
LINC01075	3.55101	2.41039	0.00030452	0.0369727	ENSG00000230142
AL590556.1	6.08707	0.638173	4.09805e-06	0.00249683	ENSG00000232037
TRAV33	6.05502	0.542992	7.88098e-06	0.0037196	ENSG00000258812
AC007638.2	5.04853	1.71193	7.30008e-07	0.000815419	ENSG00000263096
RNU6-1122P	5.07973	0.297048	0.000111403	0.0197345	ENSG00000207178
REG1B	5.40029	1.40649	5.05798e-06	0.00274762	ENSG00000172023
SLC30A2	3.97223	1.33238	8.78199e-05	0.0169129	ENSG00000158014
AC068544.2	4.65067	0.379934	0.000239038	0.0320179	ENSG00000282836
CHCHD2P9	5.43912	0.402661	4.12876e-05	0.010259	ENSG00000186940
ARGFXP2	4.49736	0.557811	6.2764e-05	0.0132278	ENSG00000265293
AC098847.1	4.31506	0.856917	0.000240158	0.0320179	ENSG00000267669
AC021037.1	4.49575	0.25273	0.000191579	0.0280858	ENSG00000287009
AC007879.4	5.56935	0.445227	3.02984e-05	0.00870866	ENSG00000240440
AC090816.1	4.40279	1.60252	4.34366e-05	0.0104716	ENSG00000287204
AC021451.2	5.94001	0.448396	8.25835e-06	0.00384358	ENSG00000286484
OR7E117P	4.89271	0.248759	0.000249378	0.0320179	ENSG00000238161
TMEM30B	5.91672	0.492626	1.36186e-05	0.00512762	ENSG00000182107
AC100826.1	4.85065	0.231397	0.000147753	0.0234716	ENSG00000259457
AC087741.3	3.8735	0.293211	0.000400984	0.0431393	ENSG00000279259
HOXA10-AS	5.26035	0.82599	2.67114e-05	0.00799197	ENSG00000253187
Z82170.1	6.07139	0.626594	2.05799e-06	0.00168203	ENSG00000279437
IGKV3D-20	5.34534	0.373424	5.6478e-05	0.0123985	ENSG00000211625
AL592064.1	5.07237	0.240991	0.000265741	0.0331041	ENSG00000252190
RN7SL66P	5.43912	0.402661	4.12876e-05	0.010259	ENSG00000264030
FOXI2	5.13185	0.258006	0.000122662	0.0209714	ENSG00000186766
AL162584.1	5.23129	0.467242	2.12876e-05	0.00695004	ENSG00000227068
LINC02690	4.98993	0.400475	0.000219782	0.0310756	ENSG00000255226
AP001043.1	4.21663	0.473367	0.000231427	0.0320179	ENSG00000229925
GAPDHP68	4.95783	0.265074	0.000163225	0.0245753	ENSG00000233876
NPM1P12	5.07973	0.297048	0.000111403	0.0197345	ENSG00000215311
AL158825.1	7.92953	1.33655	5.69211e-09	3.17904e-05	ENSG00000224297
LMNTD2-AS1	5.04169	0.499342	5.37594e-05	0.012255	ENSG00000254815
AC093019.1	7.51215	1.28324	1.36522e-08	4.54859e-05	ENSG00000226952
ATP5MC1P4	5.68899	0.486344	2.17354e-05	0.00695004	ENSG00000227440
AP003072.2	4.67714	0.198422	0.00038595	0.0422219	ENSG00000255445
LINC01400	6.02434	0.734586	6.42644e-06	0.00312101	ENSG00000232920
AL035246.1	5.79937	0.526111	1.20546e-05	0.00487951	ENSG00000230706
RPS3AP53	5.78329	0.656894	1.68992e-05	0.00589889	ENSG00000227578
LINC01737	4.20043	0.75132	0.000236275	0.0320179	ENSG00000232964
AC027307.2	4.29685	0.998702	7.67072e-05	0.0153572	ENSG00000267317
AL162171.1	5.00295	0.293435	0.000322514	0.038598	ENSG00000258789
AC018953.1	5.1182	0.531863	0.000143167	0.0234332	ENSG00000253583
AC020914.4	4.67714	0.198422	0.00038595	0.0422219	ENSG00000269130
AL929601.4	5.07973	0.297048	0.000111403	0.0197345	ENSG00000277367
MIR3529	4.92824	0.716103	0.000443169	0.0464081	ENSG00000283484
ARPC3P5	6.00328	0.672012	8.80351e-06	0.00395499	ENSG00000214027
FAM240A	4.18013	1.45896	0.000232019	0.0320179	ENSG00000283473
AC021074.2	5.61036	0.459089	2.22479e-05	0.00695004	ENSG00000241592
AC005324.4	3.05763	2.10939	0.000325117	0.0386441	ENSG00000255104
LINC02537	4.28474	0.338521	0.000495231	0.0493904	ENSG00000283215
AL671986.1	5.77922	0.69617	5.62551e-06	0.00285623	ENSG00000232027
HMGB1P32	5.0912	0.607832	3.46841e-05	0.00952675	ENSG00000226837
OR4D9	4.75882	2.02844	2.25022e-07	0.000393056	ENSG00000172742
AC009315.1	2.32526	4.34981	0.000414443	0.0439227	ENSG00000286797
OSM	6.27836	1.20755	4.13627e-07	0.000526052	ENSG00000099985
RPL21P109	6.62701	0.588784	3.69815e-06	0.00233821	ENSG00000237816
AC022730.2	5.86849	0.551917	9.08787e-06	0.00395499	ENSG00000241204
SEC63P2	5.19199	0.328186	0.00011366	0.0197345	ENSG00000250416
AL139254.2	5.46811	0.665359	2.20703e-05	0.00695004	ENSG00000284641
AC009468.2	5.89231	0.855301	5.12599e-05	0.0117652	ENSG00000234105
RN7SL341P	5.393	0.388131	5.69789e-05	0.0123985	ENSG00000275588
MAGEA1	5.16884	0.55975	8.87375e-05	0.0169183	ENSG00000198681
AL589994.1	4.77838	0.22187	0.000389553	0.0422219	ENSG00000218337
LINC01971	5.50687	0.596491	0.000146892	0.0234716	ENSG00000278200
AP001148.1	3.12	2.46425	0.000250728	0.0320683	ENSG00000278989
ILF2P2	5.09999	0.303019	0.000111107	0.0197345	ENSG00000257720
AL603764.1	6.01861	0.827094	3.18236e-06	0.00213282	ENSG00000286114
AL121938.1	6.82981	0.892555	1.42885e-07	0.000319205	ENSG00000286299
RPL36P1	5.4838	0.417018	4.16362e-05	0.010259	ENSG00000230636
LINC01281	4.1298	1.29164	0.00021015	0.0300945	ENSG00000235304
NAV2-AS5	4.68166	0.729124	4.26057e-05	0.0103458	ENSG00000255043
AC104971.2	4.68092	0.460323	0.000360011	0.0414569	ENSG00000267579
OR7E154P	6.35587	0.48129	1.16555e-05	0.00487951	ENSG00000254715
AL356800.1	7.383	1.30265	1.05636e-08	3.93318e-05	ENSG00000258934
AL513497.1	4.07211	1.38638	0.000159089	0.0245753	ENSG00000279443
NPM1P49	3.87735	1.23065	0.00023663	0.0320179	ENSG00000226556
AL121969.1	4.67714	0.198422	0.00038595	0.0422219	ENSG00000288014
AC005703.5	5.65021	0.472793	2.19861e-05	0.00695004	ENSG00000279660
TRAV8-3	4.89271	0.248759	0.000249378	0.0320179	ENSG00000211787
AC010974.1	4.65316	0.331754	0.000444934	0.0464478	ENSG00000230065
AL356157.2	5.26295	0.349182	7.86275e-05	0.0153572	ENSG00000270767
AL392103.1	4.46024	0.443932	0.000456783	0.0473894	ENSG00000225118
RSL24D1P6	6.12448	0.570045	6.05509e-06	0.00298391	ENSG00000224452
AC068616.3	4.12652	2.15279	1.22653e-05	0.00488201	ENSG00000287130
AC015871.5	4.75271	0.21544	0.000390594	0.0422219	ENSG00000279719
AL390728.2	4.23688	0.325732	0.000381212	0.0422219	ENSG00000215795
AC007601.1	4.37401	1.56075	2.03407e-05	0.00694934	ENSG00000175604
AC068472.1	5.04903	0.612077	7.65937e-05	0.0153572	ENSG00000240881
FO538757.1	6.19745	0.602274	1.42252e-05	0.0052383	ENSG00000279928
AC019064.1	7.04477	1.00617	4.23856e-07	0.000526052	ENSG00000237320
CICP27	4.40818	0.532081	0.0001518	0.0238818	ENSG00000233750
AC091917.3	5.72674	0.499744	1.61771e-05	0.00570624	ENSG00000251367
AC016182.1	4.74196	0.629893	0.000438605	0.0460741	ENSG00000267770
AL591516.1	8.23791	1.56309	7.20759e-10	1.20763e-05	ENSG00000276620
Z77249.2	3.99851	1.01051	0.000110809	0.0197345	ENSG00000225949
MTND4P33	5.4838	0.417018	4.16362e-05	0.010259	ENSG00000258762
AC007405.2	4.26084	1.42759	5.99603e-05	0.0128799	ENSG00000235934
AC018445.2	6.12448	0.570045	6.05509e-06	0.00298391	ENSG00000279397
COX20	2.74627	4.48857	3.29901e-05	0.0091886	ENSG00000203667
AC093639.2	5.393	0.388131	5.69789e-05	0.0123985	ENSG00000286807
AL355597.1	4.88619	0.635251	0.00023554	0.0320179	ENSG00000287653
AL133493.2	5.4838	0.417018	4.16362e-05	0.010259	ENSG00000286594
ZNF572	5.11539	0.472192	2.14414e-05	0.00695004	ENSG00000180938
AC025755.1	6.62701	0.588784	3.69815e-06	0.00233821	ENSG00000254310
MARCKSL1P1	8.02267	1.40152	4.45392e-09	3.17904e-05	ENSG00000213277
PMAIP1	4.62874	0.726442	4.89047e-05	0.0114601	ENSG00000141682
AP005900.1	5.63067	0.959141	4.16647e-07	0.000526052	ENSG00000286627
AC027612.3	4.91323	0.378727	0.000145732	0.0234716	ENSG00000286698
AL365204.2	6.29326	0.77621	1.23835e-05	0.00488201	ENSG00000237414
NR0B1	4.26133	0.624366	0.000126877	0.021387	ENSG00000169297
CMA1	6.95676	0.740861	7.16673e-07	0.000815419	ENSG00000092009
AL844170.1	4.99118	0.951921	1.20859e-05	0.00487951	ENSG00000285361
AL132639.3	5.2902	0.494763	3.22846e-05	0.00909123	ENSG00000259083
AC073626.1	5.40294	0.551475	4.86454e-05	0.0114601	ENSG00000224595
AL365366.1	6.22131	0.600849	1.40788e-05	0.0052383	ENSG00000229022
AC022710.1	5.68276	0.484655	1.26059e-05	0.00491191	ENSG00000259356
NAV2-AS3	5.07833	0.903817	4.52118e-05	0.010745	ENSG00000254542
KRT13	4.62874	0.673918	0.000461989	0.0475965	ENSG00000171401
AC011611.5	6.70952	0.985672	2.67778e-07	0.000399949	ENSG00000257941
AC020904.3	4.93627	0.550814	4.95616e-05	0.0115334	ENSG00000279172
MARK3P3	5.54841	0.369265	4.42605e-05	0.0105941	ENSG00000243022
HMGB3P14	4.82444	0.232216	0.000246547	0.0320179	ENSG00000231845
OR52J1P	6.64332	0.603027	1.82022e-06	0.00160504	ENSG00000203560
SIGLEC18P	4.22046	0.787714	0.000176456	0.0260486	ENSG00000268581
OR5AR1	7.81821	1.2549	1.98518e-08	5.54362e-05	ENSG00000172459
CNN2P9	5.02009	0.281168	0.000165009	0.0245753	ENSG00000213149
AC073862.2	4.91892	0.387369	0.000219741	0.0310756	ENSG00000279581
AC005495.1	4.65996	0.57633	2.52378e-05	0.00761909	ENSG00000285931
ENPP7P11	5.16176	0.489849	9.00249e-05	0.0170437	ENSG00000250942
AC090971.7	5.05363	0.518585	0.000316947	0.0381374	ENSG00000277677
CDX4	4.99784	0.507761	0.000326815	0.0386982	ENSG00000131264
AC020899.1	4.43858	0.589727	0.000351373	0.0406488	ENSG00000242858
TARDBPP2	5.35684	0.591531	6.15482e-05	0.0131368	ENSG00000238213
AC108168.1	5.82394	0.458691	1.84845e-05	0.00638572	ENSG00000287565
CICP22	4.75271	0.21544	0.000390594	0.0422219	ENSG00000226220
TXNP3	5.24496	0.343456	7.88251e-05	0.0153572	ENSG00000234388
RN7SL77P	5.99745	0.601948	5.32962e-06	0.00274762	ENSG00000240837
AC093536.2	4.88979	0.499267	0.000207149	0.0297921	ENSG00000260715
AL442663.2	4.6118	0.208204	0.000378283	0.0422219	ENSG00000258448
LIN28AP2	3.95128	0.704995	0.000497294	0.0494491	ENSG00000228473
AL451074.6	5.13697	0.312718	0.00011256	0.0197345	ENSG00000273365
GUCA2B	5.393	0.388131	5.69789e-05	0.0123985	ENSG00000044012
AC092669.1	5.79937	0.526111	1.20546e-05	0.00487951	ENSG00000225815
AC073869.2	5.53879	0.629396	2.29892e-05	0.00706761	ENSG00000276460
AL132875.2	5.42715	0.399104	3.31788e-05	0.0091886	ENSG00000233835
AC094104.1	4.59039	0.31081	0.000407434	0.0434812	ENSG00000250242
AC022137.2	4.93225	0.592322	0.00014078	0.0232392	ENSG00000249435
AC013356.4	6.65475	0.895115	2.86445e-07	0.000399949	ENSG00000259368
AC005345.1	5.02009	0.281168	0.000165009	0.0245753	ENSG00000236160
AC105343.2	4.29301	0.429179	0.000302538	0.0368657	ENSG00000286711
AC004129.3	4.67714	0.198422	0.00038595	0.0422219	ENSG00000285716
AC109642.1	3.87266	1.22241	0.000257053	0.0325051	ENSG00000287658
RPL10P15	4.10036	0.908492	3.94888e-05	0.010259	ENSG00000267119
OR5M1	5.38037	0.594893	2.74838e-05	0.00815028	ENSG00000255012
IGBP1P4	7.92264	1.32827	9.76102e-09	3.93318e-05	ENSG00000250325
RPS21P2	6.95676	0.740861	7.16673e-07	0.000815419	ENSG00000230353
H2BW1	5.43912	0.402661	4.12876e-05	0.010259	ENSG00000123569
LINC02534	4.84996	0.573661	0.000200719	0.0291172	ENSG00000228777
LINC02003	5.17903	1.12787	4.2831e-06	0.00256297	ENSG00000264026
AC090409.1	4.97765	0.2979	6.43414e-05	0.0133918	ENSG00000267279
AL606537.1	5.07237	0.240991	0.000265741	0.0331041	ENSG00000272167
ADAT1	3.48686	4.7295	2.81692e-08	6.74251e-05	ENSG00000065457
AL078604.3	5.02009	0.281168	0.000165009	0.0245753	ENSG00000276413
RNU6-209P	5.85873	0.336239	4.22718e-05	0.0103396	ENSG00000206845
LALBA	4.91589	0.254997	0.000248724	0.0320179	ENSG00000167531
U1	5.24442	0.34591	3.90972e-05	0.010259	ENSG00000273727
PRM2	6.53471	0.746486	8.9058e-07	0.000926823	ENSG00000122304
PSMD10P2	5.3955	1.14751	4.51788e-06	0.00262149	ENSG00000226652
AC025580.1	4.3389	1.49318	0.000145689	0.0234716	ENSG00000259342
AL162457.1	5.10073	0.444496	0.00011885	0.0204238	ENSG00000179253
DBF4P3	4.75271	0.21544	0.000390594	0.0422219	ENSG00000271097
AC008798.2	5.01986	1.42289	2.05307e-05	0.00694934	ENSG00000286538
AL591074.2	3.70362	1.84042	0.000484196	0.048434	ENSG00000286270
S100A10	3.13113	2.42369	0.000345851	0.0403814	ENSG00000197747
AP002008.4	6.28683	0.661992	9.12717e-07	0.000926823	ENSG00000286028
RNF2P1	5.24496	0.343456	7.88251e-05	0.0153572	ENSG00000231381
SLC22A12	4.34288	0.611307	0.000408752	0.0434834	ENSG00000197891
AC097110.1	5.18159	0.488378	8.88577e-05	0.0169183	ENSG00000251527
ZNF773	5.29673	0.860497	1.53334e-05	0.00558502	ENSG00000152439
Z98257.2	4.58403	0.422945	0.00047707	0.0481525	ENSG00000284710
AC107050.1	4.89271	0.248759	0.000249378	0.0320179	ENSG00000287169
RNA5SP319	5.13697	0.312718	0.00011256	0.0197345	ENSG00000199638
AL157373.2	4.67714	0.198422	0.00038595	0.0422219	ENSG00000229896
AL021407.1	5.07973	0.297048	0.000111403	0.0197345	ENSG00000217078
GAPT	6.00803	0.606501	5.28695e-06	0.00274762	ENSG00000175857
AC021851.2	2.78915	6.28974	9.28833e-09	3.93318e-05	ENSG00000287621
AC004522.4	5.1793	0.318129	6.35806e-05	0.0133162	ENSG00000286921
IGFBP5	2.29328	4.93529	0.000422839	0.0445576	ENSG00000115461
AC100810.1	4.08353	0.568794	0.000105876	0.0197345	ENSG00000253982
TRPV6	4.0089	0.854764	0.000280904	0.0347347	ENSG00000165125
MFSD6L	4.67714	0.198422	0.00038595	0.0422219	ENSG00000185156
AC109329.1	4.84276	0.412083	0.000242787	0.0320179	ENSG00000253346
DEFB128	6.08707	0.638173	4.09805e-06	0.00249683	ENSG00000185982
FABP4	5.83872	0.680106	1.31878e-05	0.00507958	ENSG00000170323
SYT6	2.28079	3.8372	0.000462167	0.0475965	ENSG00000134207
AC068931.1	3.48529	2.17524	0.000402943	0.0431393	ENSG00000286648
OR8B12	4.46541	1.47614	5.60637e-05	0.0123985	ENSG00000170953
ZNF649-AS1	3.75386	1.82407	5.86706e-05	0.0126842	ENSG00000268095
AC069240.1	4.67714	0.198422	0.00038595	0.0422219	ENSG00000255830
AC007603.3	4.65995	1.27951	2.23994e-05	0.00695004	ENSG00000283365
AC009063.4	3.76889	0.517528	0.000240075	0.0320179	ENSG00000288554
AP004147.1	2.68005	3.63184	2.91387e-05	0.00849077	ENSG00000250493
TMEM174	6.31475	0.648311	2.89317e-06	0.0020378	ENSG00000164325
OR4D8P	5.29604	0.358534	7.95594e-05	0.0154106	ENSG00000204989
IL6RP1	5.52714	0.431205	3.06661e-05	0.00870866	ENSG00000234910

### Sheet: late.pd.ctrl
gname	logFC	logCPM	PValue	FDR	ensemblID
AP003122.4	4.19548	0.67327	0.000345336	0.0343949	ENSG00000255486
AC079602.2	4.64177	0.790468	0.000233626	0.0267159	ENSG00000256963
AC004879.1	-5.30418	1.8568	3.33537e-05	0.00751037	ENSG00000286639
AL358292.1	-3.60678	1.71459	0.000598888	0.0488687	ENSG00000259061
RPL5P20	4.16698	0.610314	0.000518409	0.0449143	ENSG00000218643
HSPB1	1.86913	5.53783	0.000157039	0.0215554	ENSG00000106211
AGGF1P6	-6.92389	2.26154	6.44706e-05	0.0121645	ENSG00000259836
CENPI	-2.11506	3.86057	0.000182397	0.023327	ENSG00000102384
CU633904.1	3.01304	1.63891	0.000187897	0.0236366	ENSG00000276077
AC074029.1	5.41769	0.904386	2.78683e-05	0.00657285	ENSG00000257848
AC108925.1	4.25844	0.589185	0.000449375	0.0408078	ENSG00000286010
AC022441.2	-6.79482	2.31266	3.02691e-05	0.0069934	ENSG00000251601
LINC00308	5.98273	1.12448	5.51635e-06	0.00228731	ENSG00000184856
AC100871.1	5.05924	0.752925	0.00014286	0.020405	ENSG00000250727
AC105129.3	5.00602	2.10765	2.36052e-06	0.00127255	ENSG00000270690
LIPC-AS1	4.60579	0.789113	0.000229578	0.0263418	ENSG00000259293
MTCYBP42	4.6876	0.635789	0.000496811	0.0437129	ENSG00000228803
CD1A	4.80915	0.7095	0.000152423	0.0214803	ENSG00000158477
AL662844.4	5.9616	1.46471	1.95023e-06	0.00108583	ENSG00000272501
HMGB1P25	5.5173	0.969872	2.42981e-05	0.00597997	ENSG00000230886
LINC01048	3.83844	1.73863	0.000102341	0.0167913	ENSG00000230390
AC026415.1	5.16546	1.00843	3.7656e-05	0.00825104	ENSG00000249941
SLC9A7P1	-3.35834	1.62143	0.000414605	0.039333	ENSG00000227825
AC115621.1	6.2397	1.27589	1.71062e-06	0.00105721	ENSG00000270387
VENTXP4	4.47137	1.15468	0.000224277	0.0262047	ENSG00000230465
C2orf69P3	5.72172	0.977298	1.56414e-05	0.00446411	ENSG00000261299
ZNF664	5.06427	1.17384	2.26269e-05	0.00577802	ENSG00000179195
AC090644.1	2.1319	4.92145	2.28969e-05	0.00580333	ENSG00000285731
TMEM14EP	4.21279	0.609413	0.000426107	0.0398067	ENSG00000221962
AL606752.1	5.21731	1.03617	9.68571e-06	0.00336762	ENSG00000231100
AC020907.5	5.35365	0.90586	4.23078e-05	0.00915223	ENSG00000279619
PDHA2	4.76077	0.839634	0.000104758	0.0169424	ENSG00000163114
DUSP9	-3.05752	3.20726	9.86488e-05	0.0166687	ENSG00000130829
HNRNPA1	6.88419	1.67411	9.31325e-08	0.000125064	ENSG00000135486
AC021127.1	-2.74193	2.66813	0.000291293	0.0308777	ENSG00000248719
AC087612.1	-3.54297	2.16494	0.000122595	0.0181869	ENSG00000259672
PPAN	6.84285	1.86585	4.67725e-08	7.94267e-05	ENSG00000130810
AC090004.1	5.92076	2.15449	1.93628e-08	5.01851e-05	ENSG00000268279
AL592076.1	7.67203	2.45257	2.75862e-10	4.68455e-06	ENSG00000224348
AC110772.2	3.38556	2.08978	0.000261876	0.0286906	ENSG00000250971
OPN5	-2.85403	2.28498	0.000182698	0.023327	ENSG00000124818
RN7SKP80	5.60903	1.03351	1.53095e-05	0.00446411	ENSG00000202058
RPS26P13	5.80263	1.25306	2.7039e-06	0.0013914	ENSG00000227887
COLEC10	1.93664	4.03288	0.00056906	0.0474864	ENSG00000184374
AP001273.1	-3.97958	2.07462	7.92306e-05	0.0143133	ENSG00000279696
AC018714.2	4.35508	0.854832	8.17413e-05	0.014535	ENSG00000287781
DCAF12L2	3.68648	0.901002	0.000246528	0.0277246	ENSG00000198354
LINC01435	-1.44383	6.97207	0.00039378	0.0382113	ENSG00000229981
MAJIN	-2.06628	3.85492	0.000174532	0.0230592	ENSG00000168070
AC027345.1	5.50158	1.22122	8.6712e-06	0.00313327	ENSG00000276098
LINC01289	-2.76575	2.94991	0.000235619	0.0268029	ENSG00000253734
AC004706.3	5.44386	0.949207	2.96114e-05	0.0068883	ENSG00000282936
AL359852.2	-4.37292	1.88614	5.14423e-05	0.0104619	ENSG00000287903
AF241728.1	-3.46491	1.45312	0.000434578	0.0401075	ENSG00000235806
LINC00462	5.47754	0.866275	4.04047e-05	0.00879656	ENSG00000233610
RN7SKP191	7.2602	2.08048	7.64944e-09	2.87946e-05	ENSG00000201583
UXT-AS1	-2.39023	1.72809	0.000600613	0.0488687	ENSG00000267064
PADI2	1.48281	5.61252	0.000588595	0.0484031	ENSG00000117115
TMEM63A	1.9585	7.18348	1.90869e-05	0.00518229	ENSG00000196187
KNOP1P4	7.93293	2.82489	5.53124e-11	1.87858e-06	ENSG00000232422
AL096701.3	5.68506	1.0745	1.12672e-05	0.00367726	ENSG00000240591
MS4A6A	2.81938	2.20277	0.00042663	0.0398067	ENSG00000110077
AC005622.1	-3.84206	2.20314	6.65063e-05	0.0124107	ENSG00000283525
LINC01893	4.25428	1.18448	6.48974e-05	0.0121774	ENSG00000264260
MTND2P21	-6.95509	2.28995	5.75244e-05	0.0113587	ENSG00000230950
AL161938.1	3.7464	0.675434	0.000315112	0.0324308	ENSG00000261411
AC004687.3	-5.0135	1.75022	0.000174539	0.0230592	ENSG00000286788
MCM8	-6.82735	2.25344	6.73208e-05	0.0124941	ENSG00000125885
NF1P4	5.04281	0.790101	8.13695e-05	0.014535	ENSG00000258027
RNU7-176P	6.73968	1.78376	7.87045e-08	0.000111377	ENSG00000238962
HOTTIP	4.54923	1.10491	5.07367e-05	0.0103805	ENSG00000243766
RPSAP9	3.94636	0.701206	6.28797e-05	0.012134	ENSG00000234618
FTLP8	4.70837	0.660322	0.00040183	0.0385518	ENSG00000232217
RPS15P5	4.92236	0.724238	0.00021299	0.0256636	ENSG00000229806
SMARCC2	7.48747	2.24037	1.24736e-09	8.47281e-06	ENSG00000139613
AC132219.1	-3.02904	1.7962	0.000493782	0.0436189	ENSG00000253334
AC092354.2	4.06554	0.895228	0.000148066	0.0209532	ENSG00000272370
AL645638.1	4.8791	0.870001	0.0001064	0.0169655	ENSG00000232576
AL357752.1	6.36008	1.47924	6.31024e-07	0.000522719	ENSG00000231053
AL049697.1	3.62491	1.63137	1.80738e-05	0.00503149	ENSG00000213204
RN7SKP109	4.70635	0.832988	0.000162908	0.0221314	ENSG00000222524
AC093909.4	-3.45828	1.94356	0.000116823	0.017634	ENSG00000250626
SNORD13	2.63089	5.32332	1.09966e-05	0.00366153	ENSG00000239039
SNTG2-AS1	-4.09371	1.59677	0.0005342	0.0453538	ENSG00000235688
DNAL4	6.36214	2.09317	2.1778e-06	0.00119298	ENSG00000100246
EEF1AKMT2	5.54175	1.00572	1.55481e-05	0.00446411	ENSG00000203791
ALG1L	-4.77042	1.83397	4.39542e-05	0.00929079	ENSG00000189366
AL160314.1	4.48619	0.691682	0.000441275	0.0405055	ENSG00000242061
AL160006.1	5.04286	0.7709	0.000136574	0.0199076	ENSG00000258634
AC103955.1	4.37747	1.38626	0.000215421	0.0258528	ENSG00000286927
AC011383.1	-5.62219	1.87777	1.45622e-05	0.00430065	ENSG00000253852
CST9L	-6.34591	2.60445	1.803e-05	0.00503149	ENSG00000101435
LINC00427	3.72646	2.23861	1.86051e-05	0.00509583	ENSG00000236463
AC005013.1	-5.01073	1.84809	0.000109922	0.0171251	ENSG00000228421
AC048382.4	5.97273	1.58458	1.77444e-06	0.00105721	ENSG00000259551
PPP1R11P2	4.01048	0.981602	0.000328668	0.0332219	ENSG00000231765
CNDP1	1.60375	5.17683	0.00032448	0.0328965	ENSG00000150656
AC115619.1	4.45354	0.993722	0.000257848	0.0284328	ENSG00000261012
Z98752.2	5.84589	1.6743	1.59485e-06	0.00104165	ENSG00000234271
AC006511.2	6.28906	1.24095	1.83324e-06	0.00105721	ENSG00000255581
MMRN1	-2.73929	2.62652	0.000115085	0.0175254	ENSG00000138722
LINC01370	5.31782	1.3514	2.84965e-06	0.00144452	ENSG00000237767
CERS1	5.35042	1.52605	1.5374e-06	0.00102382	ENSG00000223802
LINC02419	5.51727	0.971038	1.8442e-05	0.00509225	ENSG00000256906
OR5P4P	4.37873	0.696606	0.000489493	0.0434797	ENSG00000227892
AL049649.1	-3.38736	2.10268	0.000108139	0.0169788	ENSG00000230990
AC127024.7	-4.44135	1.67407	0.000581534	0.0481183	ENSG00000279337
ZNF10	5.68506	1.0745	1.12672e-05	0.00367726	ENSG00000256223
AL451085.1	3.64036	1.44343	0.000224526	0.0262047	ENSG00000270361
NDP-AS1	-4.17203	1.89555	0.000608558	0.0489774	ENSG00000236276
CSAG4	-6.44305	1.84435	0.000284678	0.0303089	ENSG00000242599
AC108063.2	4.45791	0.693543	0.000422643	0.0396525	ENSG00000286280
HOXB-AS1	4.51023	1.19791	0.000100143	0.0166888	ENSG00000230148
RC3H1-IT1	5.95407	1.23102	3.74682e-06	0.00174319	ENSG00000236535
AC098934.1	2.69543	3.46625	0.000300938	0.0313291	ENSG00000234996
AC080129.1	3.45088	2.68115	0.000197341	0.0244609	ENSG00000229964
AL133390.1	4.65642	1.19291	2.70351e-05	0.00642092	ENSG00000287513
ELF5	-3.4459	2.13706	0.000272684	0.0294006	ENSG00000135374
AC090519.2	-5.17096	2.07844	1.29314e-05	0.00388664	ENSG00000259499
AC231533.1	-2.42592	3.91997	1.17689e-05	0.00373557	ENSG00000232828
ADA	2.45607	3.37602	0.000229262	0.0263418	ENSG00000196839
FGF19	4.18224	1.28339	0.000107318	0.0169788	ENSG00000162344
AC073878.1	-1.7879	4.91481	0.000320642	0.0328011	ENSG00000261570
AC108105.1	-5.95384	1.80058	0.000470856	0.0422413	ENSG00000287597
PPBPP2	5.33869	1.08111	2.09767e-05	0.00552274	ENSG00000248848
PHBP9	4.18176	0.699714	0.000436714	0.0401954	ENSG00000230224
AC140658.1	4.79426	1.56624	9.69033e-06	0.00336762	ENSG00000205452
AC005229.4	-5.25424	1.8859	0.000108483	0.0169788	ENSG00000273314
GS1-279B7.1	-3.75556	2.62449	0.000235965	0.0268029	ENSG00000261024
LINC01003	-3.71408	1.8595	0.000500067	0.0438857	ENSG00000261455
SQSTM1	1.83457	5.22802	0.000122493	0.0181869	ENSG00000161011
AL162274.3	3.50655	1.30883	0.000477282	0.0426577	ENSG00000279982
AL645768.1	6.24448	2.06524	2.06869e-08	5.01851e-05	ENSG00000286502
AC011451.1	4.27861	1.037	0.000115587	0.0175254	ENSG00000267510
AC098679.5	3.54802	1.34563	0.000585373	0.0482549	ENSG00000287822
CLDN22	3.84295	1.36069	0.00030055	0.0313291	ENSG00000177300
AC012379.2	5.23853	1.14251	2.17384e-05	0.00563589	ENSG00000259700
AC005703.6	-2.98865	2.25054	0.000268567	0.0291619	ENSG00000286792
RPS6P16	-5.43428	1.85729	0.000623816	0.0497339	ENSG00000243250
RNU1-64P	6.01973	1.2391	3.10283e-06	0.00154973	ENSG00000202313
RMDN2-AS1	-2.07697	3.66792	0.000165515	0.022396	ENSG00000235848
PRRT2	4.92236	0.724238	0.00021299	0.0256636	ENSG00000167371
AC027287.1	4.52603	0.754	0.000277409	0.0297212	ENSG00000257350
H2AZ1	2.44205	3.65725	0.00014742	0.020949	ENSG00000164032
AC097359.3	3.77881	1.84861	5.58982e-06	0.00228731	ENSG00000271653
AC015468.3	4.27025	2.04209	6.90631e-06	0.00269608	ENSG00000254260
RPS29P33	5.33869	1.08111	2.09767e-05	0.00552274	ENSG00000226470
CENPNP2	3.9162	1.84209	0.000101224	0.0166888	ENSG00000228615
AC008555.6	3.35916	0.867474	0.000601651	0.0488687	ENSG00000280106
FKBP1A	6.37696	1.51164	5.20926e-07	0.000453647	ENSG00000088832
CHMP1B	-7.39396	2.76733	1.15236e-05	0.00369222	ENSG00000255112
ABCC6P1	2.44575	3.50325	0.000490319	0.0434797	ENSG00000256340
RN7SKP17	5.61406	0.924397	2.35845e-05	0.00588971	ENSG00000223174
AL031432.1	4.6591	1.00225	3.45585e-05	0.00767131	ENSG00000231953
TMEM26	-2.9313	2.72976	0.000275247	0.029583	ENSG00000196932
PRAMEF19	7.05387	1.89286	2.61401e-08	5.45896e-05	ENSG00000204480
VN1R83P	3.50406	0.554771	0.000621906	0.0496983	ENSG00000268521
RN7SKP123	6.42275	1.40744	7.23731e-07	0.00058524	ENSG00000222664
HNF4A-AS1	-2.94933	2.72951	0.000258929	0.0284596	ENSG00000229005
OR4A17P	5.41005	1.16944	1.25666e-05	0.00387999	ENSG00000255196
AC008147.2	5.26557	0.733935	0.000112622	0.0173863	ENSG00000257298
OR5D17P	4.63896	0.788427	0.000182641	0.023327	ENSG00000181837
AP001496.3	5.3894	1.60927	3.38587e-06	0.00161964	ENSG00000265188
ATP6V0CP1	5.35111	0.811961	6.38737e-05	0.0121645	ENSG00000230201
AL445189.2	-5.11525	1.70503	0.000433149	0.0400845	ENSG00000228834
POU3F3	6.11614	1.1346	3.84254e-06	0.00176357	ENSG00000198914
ZNF72P	4.1977	1.40738	8.59731e-05	0.0149027	ENSG00000184624
MTHFD2	2.5523	3.18616	0.000175946	0.0230592	ENSG00000065911
AC016769.6	3.80647	1.97844	4.44381e-05	0.00931637	ENSG00000287317
AC021237.1	-4.20772	1.38575	0.00021692	0.0259411	ENSG00000250267
AC022395.1	-3.49554	2.50876	1.73418e-05	0.00490815	ENSG00000231104
AC092384.2	4.07153	1.50874	0.000244759	0.0276172	ENSG00000259881
TTTY5	4.64015	0.803905	0.000192948	0.024004	ENSG00000215560
KRT18P45	5.07988	0.70396	0.000182046	0.023327	ENSG00000249438
AC110611.1	-2.94344	2.22431	0.000365048	0.0361183	ENSG00000286599
TBCEL-TECTA	3.14284	2.26767	0.000189759	0.0237061	ENSG00000285509
OR8B7P	4.96932	0.939563	6.40414e-05	0.0121645	ENSG00000254976
HMGN2P27	5.91599	1.08041	7.371e-06	0.00281282	ENSG00000232916
RNA5SP199	4.69961	0.814928	0.000142402	0.020405	ENSG00000200275
AC008498.2	4.5538	0.717595	0.000364471	0.0361183	ENSG00000279985
AC114498.1	4.04294	1.05104	0.000366467	0.0361183	ENSG00000235146
AC131235.3	5.11346	0.786783	0.000106163	0.0169655	ENSG00000273181
VTCN1	-3.09195	3.32856	0.000399146	0.0385119	ENSG00000134258
AL355096.1	4.29835	0.633342	0.000337506	0.0337139	ENSG00000258460
LINC00504	-1.61548	5.44796	0.000220135	0.0260001	ENSG00000248360
AC145207.4	3.32081	0.54559	0.000558958	0.0468738	ENSG00000263585
PEX11G	-2.0432	3.4181	0.000398716	0.0385119	ENSG00000104883
BBS12	-4.01515	1.99798	8.30031e-05	0.0146825	ENSG00000181004
AC135050.6	5.04286	0.7709	0.000136574	0.0199076	ENSG00000278133
AC226118.1	-6.25915	1.70982	0.000330647	0.0332518	ENSG00000249574
AC007952.4	5.0372	1.03157	4.55955e-06	0.00201112	ENSG00000262202
VAX1	-4.31465	1.31433	0.000155499	0.0215554	ENSG00000148704
Z80897.1	3.30862	0.815523	0.000551063	0.046441	ENSG00000286485
NHP2P1	4.67411	2.18007	1.29177e-05	0.00388664	ENSG00000105988
AP002981.1	3.35716	1.35401	0.000452729	0.0410028	ENSG00000253923
E2F6	-2.52728	3.2904	0.000174004	0.0230592	ENSG00000169016
AGGF1P10	4.71522	1.04126	0.000158501	0.0216192	ENSG00000282968
BMPR1B-DT	-4.73161	1.95473	1.18852e-05	0.00373758	ENSG00000249599
FAM155A-IT1	7.34303	2.28822	2.48851e-09	1.40862e-05	ENSG00000227248
TBL1XR1-AS1	-4.60402	1.57388	0.000264445	0.028879	ENSG00000231310
SCARNA10	6.11512	1.28349	1.40702e-06	0.000955733	ENSG00000239002
KIRREL3-AS3	3.66177	1.35829	0.000616491	0.0493818	ENSG00000218109
COX5A	-1.87151	5.97681	7.65027e-06	0.00285523	ENSG00000178741
AC040160.2	-2.89523	2.32248	0.000501502	0.0438982	ENSG00000280163
AL136524.1	-5.6876	1.47325	0.000579082	0.0480865	ENSG00000287734
AL031602.1	4.00997	1.40591	0.000113415	0.0174294	ENSG00000278966
AC006971.1	4.93335	1.21493	1.13686e-05	0.00367726	ENSG00000218586
CLEC1A	2.92827	2.66105	0.000218019	0.025981	ENSG00000150048
DOCK11P1	5.82486	1.03238	1.05481e-05	0.00358245	ENSG00000259000
AC000068.3	5.44717	1.14034	1.2816e-05	0.00388664	ENSG00000273300
FSCN2	-3.38694	1.92354	0.000175713	0.0230592	ENSG00000186765
AL593844.1	4.26291	2.04473	5.53325e-06	0.00228731	ENSG00000286564
MYB	-2.59736	2.54252	0.000582299	0.0481183	ENSG00000118513
AC008443.8	-3.17565	1.4621	0.000454385	0.0410433	ENSG00000286644
FGF23	1.99682	3.86662	0.000180325	0.023327	ENSG00000118972
MFSD1P1	7.01118	2.20718	6.05804e-09	2.87946e-05	ENSG00000261868
LINC01555	4.30437	2.0738	1.22433e-05	0.00381486	ENSG00000180869
ATP5PO	5.39682	0.893277	2.93525e-05	0.00687517	ENSG00000241837
AL590822.3	2.82351	2.27627	0.00043062	0.0399594	ENSG00000287356
EIF1AD	-2.88225	3.24415	0.000115297	0.0175254	ENSG00000175376
FAM81B	-2.26709	3.33782	0.000567472	0.0474706	ENSG00000153347
AC018866.1	5.19774	0.827163	8.06227e-05	0.0144878	ENSG00000201006
AC009554.2	5.15557	1.6421	0.000189856	0.0237061	ENSG00000285863
AC008562.1	4.31843	0.661858	0.000612469	0.0491756	ENSG00000253512
SNORD89	5.42177	0.793761	6.14057e-05	0.0120262	ENSG00000212283
AC107302.2	4.35173	0.990275	0.000249482	0.0278722	ENSG00000287053
AC016397.2	3.85507	0.880256	0.000256232	0.0283466	ENSG00000279822
SOX1-OT	-2.0357	4.27977	0.000157399	0.0215554	ENSG00000224243
AC069549.2	3.81483	0.798024	0.000322434	0.0328624	ENSG00000287613
AC016304.1	5.91599	1.08041	7.371e-06	0.00281282	ENSG00000243122
CRISP1	-2.3999	3.33979	0.000494458	0.0436189	ENSG00000124812
WDR27	5.61006	1.42992	5.74207e-06	0.00232164	ENSG00000184465
PLCE1-AS2	3.80811	2.54196	8.34011e-06	0.00307886	ENSG00000232913
AL020994.3	4.83677	1.80858	2.08307e-05	0.00552274	ENSG00000233574
HMGB1P30	5.04284	0.976085	2.49009e-05	0.00604077	ENSG00000244089
AL513534.1	6.28906	1.24095	1.83324e-06	0.00105721	ENSG00000221184
RNF222	4.13977	1.71211	3.4221e-05	0.00764636	ENSG00000189051
CHIAP2	4.25904	1.18326	0.000255018	0.0283045	ENSG00000203878
AC121334.4	5.77504	2.38475	8.54409e-07	0.000674844	ENSG00000286576
AC093583.1	-4.70515	2.12263	5.52968e-05	0.0109827	ENSG00000242048
MSMP	3.63551	1.55899	0.000141682	0.020405	ENSG00000215183
HAND2	-6.61499	2.29848	5.20779e-05	0.0105281	ENSG00000164107
AC008764.4	4.32049	1.26351	0.000229434	0.0263418	ENSG00000268790
AC063976.2	4.16471	0.806434	8.6442e-05	0.0149027	ENSG00000224431
AC017100.1	3.73022	1.38751	0.000301641	0.0313291	ENSG00000259985
OR55B1P	-4.85324	1.63089	0.000200534	0.0247663	ENSG00000231548
RBPMS-AS1	3.68509	1.00049	0.000531674	0.045318	ENSG00000254109
SNORD15B	6.5891	2.76618	1.76933e-07	0.000193844	ENSG00000207445
PNMA6E	3.85792	1.01295	0.000101095	0.0166888	ENSG00000214897
AC024075.1	6.16188	1.26072	1.29973e-06	0.000919639	ENSG00000267904
PLCZ1	-3.16114	2.01147	0.000573486	0.0477385	ENSG00000139151
PPP2CA	5.62274	0.947014	1.40669e-05	0.00419084	ENSG00000113575
AC018659.8	5.50929	1.87321	3.64994e-07	0.000351314	ENSG00000279798
SNURFL	4.66832	0.777928	0.000187907	0.0236366	ENSG00000173954
KBTBD8	-2.89791	2.30028	0.000545876	0.0461184	ENSG00000163376
AL450332.1	-3.37083	2.99952	5.56323e-06	0.00228731	ENSG00000226409
AC024475.3	-2.20223	3.42919	0.000320143	0.0328011	ENSG00000255314
AL139819.1	-3.0915	1.70671	0.00042986	0.0399594	ENSG00000231188
PLN	-3.90803	2.35194	0.00051246	0.0445132	ENSG00000198523
AL365204.3	5.72172	0.977298	1.56414e-05	0.00446411	ENSG00000277608
RNU6-102P	5.30148	0.872879	5.51701e-05	0.0109827	ENSG00000207214
SCARNA7	5.39211	2.53557	2.22987e-05	0.00573735	ENSG00000238741
YY1	1.86998	7.74302	0.000112488	0.0173863	ENSG00000100811
LINC02577	-3.24906	2.54425	7.63858e-05	0.0138732	ENSG00000228742
CRYAB	2.46514	5.82184	1.39129e-06	0.000955733	ENSG00000109846
PAGR1	6.33821	1.39945	5.14039e-07	0.000453647	ENSG00000280789
LINC00160	-4.25529	1.2973	0.000531422	0.045318	ENSG00000230978
ZNF541	-1.80684	4.12767	0.000292832	0.0308865	ENSG00000118156
RN7SL515P	4.91852	0.710629	0.000184334	0.0234478	ENSG00000241406
AL096817.1	7.30531	2.03875	8.22841e-09	2.87946e-05	ENSG00000279616
GOLGA6D	5.02387	1.55219	1.05358e-05	0.00358245	ENSG00000140478
FAM228A	-2.6254	1.94646	0.000556458	0.0467796	ENSG00000186453
TMPRSS3	3.31399	2.85332	0.000154311	0.0215554	ENSG00000160183
AL928654.2	-2.54403	3.46863	4.33693e-05	0.00927826	ENSG00000257270
AKR1B1P2	4.83273	0.684922	0.000296802	0.031112	ENSG00000213452
LINC00974	3.84234	1.36594	0.000627371	0.0499002	ENSG00000226629
AC073648.2	6.27369	1.67879	7.67792e-08	0.000111377	ENSG00000249347
AC037487.1	6.23243	1.41112	1.03359e-06	0.000780087	ENSG00000265912
ARHGAP19-SLIT1	-2.39756	2.62099	0.000419235	0.0395514	ENSG00000269891
AC012123.1	3.89687	1.03988	0.000390606	0.0381211	ENSG00000228835
R3HDML	-2.85652	1.86147	0.00020635	0.0252095	ENSG00000101074
AC026471.2	4.24868	0.792164	0.000314066	0.0324213	ENSG00000260625
ERLNC1	5.11366	1.00582	7.45926e-05	0.013694	ENSG00000230550
AC234775.4	3.41495	2.65067	0.000176527	0.0230592	ENSG00000286000
IRF7	4.90989	1.77762	1.66992e-06	0.00105721	ENSG00000185507
MYO18B-AS1	-3.22391	1.58036	0.000393608	0.0382113	ENSG00000231933
AC011416.4	-2.78427	3.28127	0.000385166	0.0376986	ENSG00000286615
SNAP47-AS1	4.9779	1.33824	3.53743e-05	0.0078014	ENSG00000230005
LINC01291	-3.62479	1.61557	0.000242469	0.0274499	ENSG00000204792
PTPN20CP	3.53101	2.23816	4.40426e-05	0.00929079	ENSG00000278561
GAGE1	4.16866	0.890992	0.000248517	0.027856	ENSG00000205777
KIRREL3-AS2	2.85504	2.12648	0.000270313	0.0292377	ENSG00000254960
DNAJB1	2.62675	6.97184	2.68852e-06	0.0013914	ENSG00000132002
AL161742.1	5.1489	1.04468	2.69715e-05	0.00642092	ENSG00000177452
AC009435.1	-1.621	4.82839	0.000370202	0.0363386	ENSG00000253880
AC010547.1	-3.39196	1.77727	0.000507106	0.0442746	ENSG00000247324
UCK1	2.04986	4.04373	0.000210957	0.0256636	ENSG00000130717
LINC02358	-5.26313	1.33694	0.000608026	0.0489774	ENSG00000251256
AC090398.2	-5.86554	2.07208	4.89837e-05	0.0100826	ENSG00000286529
PLP1	1.94318	6.33763	0.000128773	0.018933	ENSG00000123560
RBFA	7.14172	2.11378	8.47823e-09	2.87946e-05	ENSG00000101546
NEAT1	1.86525	9.39545	4.69348e-05	0.00977942	ENSG00000245532
MUC5B-AS1	-6.67284	2.23374	3.18842e-06	0.00156939	ENSG00000255177
NCAPH	-2.94377	2.52029	0.000108065	0.0169788	ENSG00000121152
TTTY21	4.99714	0.9693	6.19671e-05	0.0120262	ENSG00000228890
EBP	6.11929	1.14041	3.55109e-06	0.00167508	ENSG00000147155
LINC01399	-2.39982	3.37209	8.53162e-05	0.0149027	ENSG00000233080
AKIP1	1.90015	4.0741	0.000405328	0.038669	ENSG00000166452
HMGN1P15	6.54952	1.63771	2.18454e-07	0.000224829	ENSG00000250197
GABRQ	2.85004	1.84835	0.000332491	0.0333109	ENSG00000268089
AP000769.1	1.34363	4.60454	0.000407389	0.0387567	ENSG00000173727
SCAT8	3.98247	0.902184	0.000510902	0.0444917	ENSG00000236345
AL132671.2	-2.15896	3.75607	0.000204095	0.0250803	ENSG00000282218
AP001830.1	-3.92397	1.34884	0.000526819	0.0452971	ENSG00000255337
AL021393.1	3.56744	2.85372	4.8144e-06	0.0020963	ENSG00000226772
AP003973.3	6.12088	1.94744	5.04395e-08	8.15751e-05	ENSG00000287028
AC004840.1	-2.8399	2.92114	0.000323176	0.0328624	ENSG00000230914
PRELID1P1	3.81696	1.06766	4.79342e-05	0.00992677	ENSG00000217325
AC008127.2	5.25748	0.861701	6.17359e-05	0.0120262	ENSG00000257572
AL360181.3	3.26993	2.4239	0.000168407	0.0226969	ENSG00000254536
AC023468.1	3.23398	2.8899	3.30514e-05	0.00751037	ENSG00000287147
CFAP298	5.15414	0.816718	9.05531e-05	0.0154545	ENSG00000159079
AC005066.1	4.49709	0.74369	0.000330922	0.0332518	ENSG00000273978
PTPRVP	-2.67575	2.25381	0.000602891	0.0488687	ENSG00000243323
FOXF1	3.1322	1.42646	0.000366894	0.0361183	ENSG00000103241
NF1P1	4.72514	1.33896	9.71726e-06	0.00336762	ENSG00000270831
AC022140.1	-3.40568	2.06889	9.84009e-05	0.0166687	ENSG00000248605
CALM2	6.76352	3.04168	3.90082e-08	6.97282e-05	ENSG00000143933
RPS3P6	6.70359	1.75551	9.57417e-08	0.000125064	ENSG00000213363
AL590608.1	-5.67177	1.57478	0.00029184	0.0308777	ENSG00000288084
TTC22	3.00766	3.71822	0.00011748	0.0176547	ENSG00000006555
BPIFA4P	-3.90683	1.99476	0.000456206	0.0410984	ENSG00000183566
AL109810.2	6.17271	1.47372	4.50292e-07	0.000413332	ENSG00000235710
SSTR2	6.42857	1.35985	5.51181e-07	0.000467994	ENSG00000180616
AL121885.1	4.54111	1.0375	0.000220473	0.0260001	ENSG00000226169
AC023161.1	3.86575	2.23914	6.84137e-05	0.0126279	ENSG00000257400
AL359732.1	-5.46802	1.79696	0.00015659	0.0215554	ENSG00000287259
LINC01247	3.59276	1.89579	0.000213089	0.0256636	ENSG00000227007
STAG2	1.99511	7.75734	1.08367e-05	0.00364404	ENSG00000101972
AC093857.1	3.38097	2.62418	0.000221242	0.0260001	ENSG00000249892
SPATA6L	-1.81075	7.11331	2.4802e-05	0.00604077	ENSG00000106686
KCNIP1-AS1	-3.33138	2.00352	0.000596529	0.0488687	ENSG00000253591
AC092335.1	-4.13776	1.56495	0.000268754	0.0291619	ENSG00000250448
AC103760.1	3.53923	1.46317	0.00014299	0.020405	ENSG00000254231
AC103726.2	4.11735	1.37205	0.000279379	0.0298382	ENSG00000253992
OR4T1P	6.00396	1.13062	5.11584e-06	0.00219936	ENSG00000258641
AL049651.1	3.83763	1.80804	0.000122627	0.0181869	ENSG00000230492
TBX18	-3.06919	2.32825	0.000303172	0.0313921	ENSG00000112837
AC093787.1	5.55031	1.26582	4.54624e-06	0.00201112	ENSG00000226886
AC055878.1	3.39903	2.84553	2.16035e-05	0.00563589	ENSG00000255357
AL079305.1	-6.24407	2.14003	4.34368e-05	0.00927826	ENSG00000279032
NFYC-AS1	3.58687	1.28816	0.000102839	0.016792	ENSG00000272145
ZNF551	4.15762	1.60368	0.000403004	0.0385556	ENSG00000204519
H3C1	-4.38823	1.8923	0.000530377	0.045318	ENSG00000275714
AC068075.1	-3.75114	2.4025	0.000125956	0.0185993	ENSG00000253871
UBB	1.87941	5.6856	0.000471379	0.0422413	ENSG00000170315
RARRES2P5	6.58699	1.64516	2.00302e-07	0.00021259	ENSG00000260967
SERBP1P2	5.61406	0.924397	2.35845e-05	0.00588971	ENSG00000225878
HRAT17	-4.17503	1.98028	8.64359e-05	0.0149027	ENSG00000234520
AC104806.2	1.83762	5.91327	0.000103935	0.0168897	ENSG00000250075
AL139405.1	3.77443	1.10524	0.000519722	0.0449143	ENSG00000285671
PATE1	4.08519	1.50893	0.000225993	0.0262672	ENSG00000171053
AC013553.4	4.83761	1.40702	9.68033e-06	0.00336762	ENSG00000278737
AC022150.3	7.01063	1.85543	3.43619e-08	6.48352e-05	ENSG00000269349
RNF17	-2.46121	5.52251	1.72541e-06	0.00105721	ENSG00000132972
MTND5P6	5.58678	1.52108	1.18539e-06	0.000856584	ENSG00000228440
AC036164.1	4.80692	1.46698	3.1251e-05	0.00717148	ENSG00000263017
VTN	-4.03455	2.69691	7.489e-06	0.0028261	ENSG00000109072
PGAM4P2	6.96155	1.83053	2.53482e-08	5.45896e-05	ENSG00000248488
AC023154.1	-4.50353	2.18395	0.000105959	0.0169655	ENSG00000248115
RPSAP23	6.93917	1.94417	2.73245e-08	5.45896e-05	ENSG00000230391
SIGLEC8	3.37539	1.45909	0.000100643	0.0166888	ENSG00000105366
BUB3P1	-6.54613	1.9422	0.00015566	0.0215554	ENSG00000227968
AL606662.1	-5.87006	1.87308	7.52449e-05	0.0137395	ENSG00000225384
OR6C75	4.67188	1.54644	6.3541e-06	0.00253887	ENSG00000187857
TNRC18P1	6.5896	1.6679	1.76591e-07	0.000193844	ENSG00000249661
AC023934.1	5.11922	0.879384	3.33912e-05	0.00751037	ENSG00000263189
SEPTIN14P24	4.05544	0.991734	0.000187229	0.0236366	ENSG00000231299
AC091179.2	4.41936	0.712493	0.000401212	0.0385518	ENSG00000244559
AC122688.3	6.73968	1.78376	7.87045e-08	0.000111377	ENSG00000279233
AC022167.4	-4.26974	1.66915	0.000220688	0.0260001	ENSG00000261481
CTHRC1	4.38753	3.90905	1.3614e-08	3.85311e-05	ENSG00000164932
PRNT	-4.21394	1.38833	0.000416299	0.0393838	ENSG00000180259
AL031716.1	4.49171	0.912749	8.50656e-05	0.0149027	ENSG00000260022
GAPDHP52	6.38	1.37074	9.14845e-07	0.000706157	ENSG00000235076
GBX1	-2.40907	2.5182	0.00059951	0.0488687	ENSG00000164900
LPP-AS1	4.67168	0.983474	2.52357e-05	0.00607858	ENSG00000224563
ANKRD13B	6.55344	1.58282	1.65623e-07	0.000193844	ENSG00000198720
AC125603.2	-3.67924	2.86991	8.67201e-06	0.00313327	ENSG00000257883
SPNS1	5.61749	1.14274	3.27788e-06	0.00159038	ENSG00000169682
L3MBTL1	5.82584	1.15422	6.6835e-06	0.00263944	ENSG00000185513
AC008543.3	6.20513	1.18824	2.54911e-06	0.00135274	ENSG00000266922
AC112198.1	4.06001	0.677208	0.000447521	0.0407484	ENSG00000226810
FAM162B	-2.38965	3.19274	0.00053549	0.0453538	ENSG00000183807
AC091047.1	5.84262	2.58094	1.34867e-08	3.85311e-05	ENSG00000254557
HMGB3P24	4.17109	0.93965	0.000604846	0.0489104	ENSG00000215283
AP004782.1	3.41634	1.39668	0.000226608	0.0262672	ENSG00000279711
COG2	-2.07032	4.47165	0.000175158	0.0230592	ENSG00000135775
AL365295.2	-3.79064	2.34338	0.000443874	0.040555	ENSG00000286730
AC146949.1	3.29039	1.33514	0.000155567	0.0215554	ENSG00000235558
RNY1	3.25599	3.09316	0.000141088	0.020405	ENSG00000201098
IPO5	1.35108	6.744	0.000444203	0.040555	ENSG00000065150
AC027682.7	6.5896	1.6679	1.76591e-07	0.000193844	ENSG00000280214
PHPT1	2.58204	2.68613	0.000525842	0.0452971	ENSG00000054148
CTAGE3P	-4.19247	1.36651	0.000420604	0.0395705	ENSG00000232872
AC079178.1	5.01558	2.23027	1.05882e-06	0.000781757	ENSG00000231388
PCDH8P1	5.23114	2.14895	1.94205e-06	0.00108583	ENSG00000225510
AC004847.1	5.07581	0.84874	5.52015e-05	0.0109827	ENSG00000260997
HMGB1P33	4.79102	0.676723	0.00029447	0.0309631	ENSG00000261174
DDX43P2	5.57393	1.00507	1.92259e-05	0.00518229	ENSG00000270763
MIR135A2	6.5896	1.6679	1.76591e-07	0.000193844	ENSG00000207586
RNU6-579P	4.85937	0.902945	9.91465e-05	0.0166699	ENSG00000252688
MTCYBP17	5.23863	0.766417	8.85333e-05	0.0151861	ENSG00000249247
NPM1P38	5.39759	0.919184	2.40649e-05	0.00596581	ENSG00000219257
AC022695.3	4.5127	1.0375	0.000204553	0.0250803	ENSG00000253749
LINC01474	4.58298	0.625314	0.000484944	0.0432288	ENSG00000236849
AC068946.3	3.74866	0.751026	0.000532399	0.045318	ENSG00000287529
