## Supplementary material for "Dissecting the molecular landscape of Parkinson’s disease and Parkinson’s disease dementia using highly efficient snRNA-seq (HIF-snRNA-seq)": All-tablrs: microglia.xlsx

### Sheet: early.pd.ctrl
gname	logFC	logCPM	PValue	FDR	ensemblID
ZFP92	4.28431	2.59776	6.02505e-05	0.0134429	ENSG00000189420
AL583722.2	5.27897	1.22335	9.79757e-05	0.0178644	ENSG00000258736
AC015871.2	5.22019	1.26345	0.000108115	0.0183458	ENSG00000271364
AC105031.1	7.24533	2.05786	1.78569e-08	0.000104841	ENSG00000253581
AC073614.1	4.45269	1.30814	0.00021979	0.0297334	ENSG00000228464
ACTG1P18	5.85005	1.47525	1.10988e-05	0.00479144	ENSG00000218475
MRGPRF-AS1	4.47619	1.4378	0.000287124	0.0340243	ENSG00000256508
AC023796.2	4.66212	1.40616	0.000436407	0.0469569	ENSG00000256482
AC009403.1	5.75741	2.01061	7.52118e-07	0.000975441	ENSG00000216895
AC004817.2	5.22019	1.26345	0.000108115	0.0183458	ENSG00000259907
RPS13P3	5.39188	1.31569	5.3258e-05	0.0129059	ENSG00000236913
AC005789.1	6.25395	2.46993	3.06358e-08	0.000120927	ENSG00000267090
DNAJB6P4	6.19683	1.6165	2.80064e-06	0.00249138	ENSG00000228523
TRIM64B	6.57428	1.79071	4.75492e-07	0.000775475	ENSG00000189253
AC099343.3	5.1023	1.28842	8.93709e-05	0.0166558	ENSG00000271646
CREB3L2-AS1	5.22019	1.26345	0.000108115	0.0183458	ENSG00000237243
KRT3	4.91845	1.7819	8.96448e-05	0.0166558	ENSG00000186442
AL441985.1	5.33693	1.29853	7.5428e-05	0.0147618	ENSG00000237891
SLAMF6P1	4.92407	1.29063	5.99211e-05	0.0134429	ENSG00000227243
AC116345.4	5.22019	1.26345	0.000108115	0.0183458	ENSG00000287090
AL139351.2	6.43874	1.79603	2.79119e-06	0.00249138	ENSG00000286179
LINC02247	4.71275	1.13201	0.000374858	0.0422934	ENSG00000223729
RN7SL361P	5.92634	1.50482	8.41874e-06	0.00398614	ENSG00000242158
AC073370.1	5.99875	1.53369	6.45612e-06	0.00357596	ENSG00000230526
LINC02626	6.1011	1.57578	3.82009e-06	0.00285754	ENSG00000236799
AC092447.1	7.11209	1.69873	4.19352e-07	0.000769406	ENSG00000213067
LINC02874	4.7975	1.15169	0.000380347	0.0422934	ENSG00000257137
AC018695.8	5.75117	1.64234	1.02417e-05	0.00462547	ENSG00000286510
AC018629.1	5.23953	1.26967	0.000107976	0.0183458	ENSG00000279806
SULT1E1	6.03864	1.71324	4.7681e-06	0.00312035	ENSG00000109193
LINC02168	5.39188	1.31569	5.3258e-05	0.0129059	ENSG00000261703
AC010271.1	6.22736	1.62978	2.18397e-06	0.00221078	ENSG00000268366
AC018553.1	4.95298	1.19011	0.000241618	0.0301828	ENSG00000277559
OR2L6P	5.06892	1.48511	0.000247801	0.0306939	ENSG00000232215
RPL12P3	4.95298	1.19011	0.000241618	0.0301828	ENSG00000233106
AC110285.6	4.97833	2.15644	2.09442e-06	0.00219585	ENSG00000279692
GPR182	5.91006	1.50226	4.2614e-06	0.00297852	ENSG00000166856
DNAJB8	5.27976	1.28112	7.45427e-05	0.0147618	ENSG00000179407
AC044873.1	4.77389	1.92231	0.000108927	0.0183773	ENSG00000266273
SAC3D1	3.08655	4.09594	0.000130501	0.0211657	ENSG00000168061
AC236972.4	4.7975	1.15169	0.000380347	0.0422934	ENSG00000278803
AL022342.1	5.27829	1.55506	0.000144744	0.0227225	ENSG00000215450
AC079331.3	5.99875	1.53369	6.45612e-06	0.00357596	ENSG00000288109
AC011139.1	5.41335	1.59333	6.507e-05	0.0140455	ENSG00000283458
H3P4	5.23948	1.20982	0.000171964	0.0254958	ENSG00000213244
AC006463.1	6.72018	1.51272	3.30258e-06	0.00277001	ENSG00000225795
AC090506.1	6.72018	1.51272	3.30258e-06	0.00277001	ENSG00000266196
LINC02029	5.59308	1.38203	2.74409e-05	0.00805556	ENSG00000241544
AL133370.1	4.58617	1.17851	0.000199263	0.028307	ENSG00000258837
PAICSP7	5.66948	1.40907	1.67317e-05	0.00584733	ENSG00000232293
AC091152.1	4.8774	1.17105	0.000238303	0.0301828	ENSG00000240305
FABP3P2	5.49595	1.34931	3.82203e-05	0.0101999	ENSG00000233259
AC092473.1	5.29828	1.28724	7.44449e-05	0.0147618	ENSG00000235685
ACMSD	3.54553	3.74123	7.4854e-05	0.0147618	ENSG00000153086
PLA1A	3.66214	3.04189	0.000173539	0.0256001	ENSG00000144837
GPR152	5.8887	1.49012	1.10424e-05	0.00479144	ENSG00000175514
AC023202.1	3.89604	1.87274	0.000210164	0.0290862	ENSG00000253891
RNU2-14P	5.49705	1.28184	5.78484e-05	0.0133716	ENSG00000222985
AC138024.1	5.09292	1.22733	0.000159149	0.0240824	ENSG00000236292
AC022730.3	7.81992	2.13157	2.55847e-08	0.000120927	ENSG00000253143
SF3B4	3.7314	2.72782	0.000301474	0.0354003	ENSG00000143368
OR5K1	6.49482	1.93526	4.46343e-07	0.000770756	ENSG00000232382
SPRR2G	4.53027	1.09839	0.00038629	0.0425665	ENSG00000159516
AC016027.1	5.65521	1.33512	3.14718e-05	0.00901307	ENSG00000225335
NUTM2D	5.7217	1.83544	2.30257e-06	0.00225314	ENSG00000214562
AC104455.1	5.09292	1.22733	0.000159149	0.0240824	ENSG00000229505
AC009108.4	5.49595	1.34931	3.82203e-05	0.0101999	ENSG00000279142
AL512638.3	5.12934	1.54243	4.03097e-05	0.0105655	ENSG00000287103
RPL34P26	5.33693	1.29853	7.5428e-05	0.0147618	ENSG00000223676
RN7SL265P	6.0677	1.56191	4.97718e-06	0.00312035	ENSG00000241709
DPEP3	5.15799	1.24553	0.000106778	0.0183458	ENSG00000141096
AP005059.1	4.96695	1.6894	6.13887e-05	0.0134487	ENSG00000264000
ASMTL-AS1	5.27454	1.55263	1.46331e-05	0.00536655	ENSG00000236017
OR10D4P	5.09292	1.22733	0.000159149	0.0240824	ENSG00000186268
OR2M1P	5.54534	1.36578	3.80216e-05	0.0101999	ENSG00000177233
AC024405.1	5.22019	1.26345	0.000108115	0.0183458	ENSG00000214883
BX284668.6	5.74935	1.75831	7.11595e-06	0.00386844	ENSG00000272426
LINC01120	5.31824	1.81522	6.44915e-05	0.0140238	ENSG00000223631
KCTD9P3	5.92634	1.50482	8.41874e-06	0.00398614	ENSG00000187988
OR8T1P	4.66195	1.19744	0.000202496	0.028307	ENSG00000226413
MIR1915HG	3.3544	3.51724	7.78547e-05	0.0150362	ENSG00000204682
AC011239.1	4.23281	3.63724	7.39932e-06	0.00394935	ENSG00000224361
AL592464.2	5.63926	1.39806	2.72981e-05	0.00805556	ENSG00000233234
LINC02190	6.16398	1.45927	3.175e-05	0.00901307	ENSG00000261475
AC093765.4	4.50362	1.30597	0.000245062	0.0304832	ENSG00000287520
SUMO1P4	5.76944	1.44495	1.48075e-05	0.00536655	ENSG00000235555
AC010551.2	5.63926	1.39806	2.72981e-05	0.00805556	ENSG00000260530
TMCO5A	4.95166	3.32804	4.05399e-07	0.000769406	ENSG00000166069
MIR4754	5.92634	1.50482	8.41874e-06	0.00398614	ENSG00000266640
AC017076.1	4.63512	2.66386	1.14302e-05	0.0048299	ENSG00000271947
GCNT1P5	4.7975	1.15169	0.000380347	0.0422934	ENSG00000237620
VN1R92P	6.0677	1.56191	4.97718e-06	0.00312035	ENSG00000268908
MAGEA10-MAGEA5	4.75977	1.46509	2.77347e-05	0.00806118	ENSG00000266560
AC092803.3	4.78459	1.59529	9.11436e-05	0.0168278	ENSG00000287445
AC020656.2	5.63926	1.39806	2.72981e-05	0.00805556	ENSG00000274979
RPPH1-3P	4.95298	1.19011	0.000241618	0.0301828	ENSG00000252350
AC011897.1	4.8086	1.44908	0.000121545	0.0201586	ENSG00000228505
AC079168.1	4.8774	1.17105	0.000238303	0.0301828	ENSG00000236487
FAM205BP	4.8774	1.17105	0.000238303	0.0301828	ENSG00000257198
ARHGEF35	5.04686	1.30518	6.12547e-05	0.0134487	ENSG00000213214
RNU6-166P	6.1011	1.57578	3.82009e-06	0.00285754	ENSG00000207099
RPL31P11	5.08228	1.50521	0.000256842	0.0314161	ENSG00000213075
ENSAP1	5.22019	1.26345	0.000108115	0.0183458	ENSG00000224274
EEF1A1P24	5.22019	1.26345	0.000108115	0.0183458	ENSG00000223668
AL096828.5	5.24166	1.27148	6.82678e-05	0.0146282	ENSG00000286628
LINC01813	4.43242	1.67646	6.94707e-05	0.0147618	ENSG00000229805
AC017000.1	5.63926	1.39806	2.72981e-05	0.00805556	ENSG00000283991
C1DP4	4.8774	1.17105	0.000238303	0.0301828	ENSG00000227515
HMGB1P44	5.61026	1.31661	4.24122e-05	0.0110182	ENSG00000248956
SNRPCP2	4.71275	1.13201	0.000374858	0.0422934	ENSG00000251235
AP001596.1	4.3286	2.12984	0.000171243	0.0254958	ENSG00000232692
AL121759.1	4.8774	1.17105	0.000238303	0.0301828	ENSG00000228604
AL021396.1	5.41639	2.23027	1.54923e-06	0.0017492	ENSG00000229766
AC023078.1	5.35754	1.37978	9.72972e-05	0.0178516	ENSG00000255244
LINC00648	4.40273	1.74076	5.4701e-05	0.01295	ENSG00000259129
OR4K7P	5.59093	1.34226	1.92976e-05	0.00643751	ENSG00000265340
OR4C14P	4.71275	1.13201	0.000374858	0.0422934	ENSG00000233301
AC023157.2	4.01385	2.83387	7.69015e-05	0.0149505	ENSG00000276900
ETV2	4.95298	1.19011	0.000241618	0.0301828	ENSG00000105672
AL079303.1	5.39428	1.71502	2.55167e-05	0.00805556	ENSG00000258661
AC068700.1	5.43789	2.48606	3.36715e-07	0.000706075	ENSG00000260398
AL390728.5	5.11382	3.20339	5.83194e-08	0.000190225	ENSG00000232347
AL035410.1	6.43035	1.51923	2.46899e-06	0.00233805	ENSG00000226984
CLDN3	4.82803	1.16091	0.000258074	0.0314357	ENSG00000165215
LINC00449	4.10828	2.15038	0.000396564	0.0434386	ENSG00000203441
AC093300.1	4.8774	1.17105	0.000238303	0.0301828	ENSG00000250079
EFNA1	3.23658	4.06459	0.000226031	0.0301828	ENSG00000169242
MAGEB10	5.61922	1.70393	3.19307e-05	0.00901307	ENSG00000177689
AC021220.2	6.87321	1.94379	8.78924e-08	0.000258017	ENSG00000287060
RN7SL557P	6.4506	1.73123	7.84329e-07	0.000975441	ENSG00000266166
LINC01564	4.51981	2.21973	0.000175483	0.0257574	ENSG00000235899
AC117481.1	3.58868	2.46558	0.00028251	0.0337129	ENSG00000287398
ALOX15P2	7.08177	1.96476	3.29545e-08	0.000120927	ENSG00000188101
LINC02630	5.26023	1.63118	5.53912e-05	0.0130085	ENSG00000227313
PRDX6	2.64806	4.44875	0.000431532	0.0469187	ENSG00000117592
AL162425.1	5.83499	1.8	1.26591e-05	0.00509071	ENSG00000236461
AC021028.1	4.4634	2.51752	5.92877e-05	0.0134429	ENSG00000226659
KCNE5	5.11413	1.23376	0.000158936	0.0240824	ENSG00000176076
AL772202.1	5.41628	1.45281	4.02277e-05	0.0105655	ENSG00000228658
ZNF493	2.67271	5.21666	0.000262396	0.0316992	ENSG00000196268
GBX2	6.51279	1.67233	7.97472e-07	0.000975441	ENSG00000168505
AL136501.1	4.11055	2.32589	0.000105918	0.0183458	ENSG00000259077
AL135927.1	4.95074	1.22177	0.000153972	0.0240425	ENSG00000252236
AC120498.3	5.76944	1.44495	1.48075e-05	0.00536655	ENSG00000260403
AP000962.1	4.71985	1.88185	5.40748e-05	0.0129059	ENSG00000269950
DNM1P33	6.22118	1.5398	4.49168e-06	0.00306646	ENSG00000260096
AL390800.1	2.86418	3.92742	0.000199709	0.028307	ENSG00000286099
EEF1A1P33	5.61142	1.80935	1.01926e-05	0.00462547	ENSG00000258846
LYPD1	3.56112	3.02409	0.000200628	0.028307	ENSG00000150551
AC069549.2	7.67281	2.03133	1.17331e-08	8.61091e-05	ENSG00000287613
AC107302.2	4.4892	1.50595	0.000383203	0.0424502	ENSG00000287053
IL10	5.45452	1.48502	4.85157e-05	0.0123846	ENSG00000136634
AC099654.16	5.77736	1.6901	7.99013e-06	0.00398614	ENSG00000287517
HADHAP2	4.68544	1.20404	0.000202344	0.028307	ENSG00000255967
AC093671.1	4.71275	1.13201	0.000374858	0.0422934	ENSG00000280262
AC022537.1	5.63926	1.39806	2.72981e-05	0.00805556	ENSG00000231132
AF178030.1	5.22019	1.26345	0.000108115	0.0183458	ENSG00000227170
AL137800.1	4.7975	1.15169	0.000380347	0.0422934	ENSG00000286966
RBMY2HP	6.38496	1.59186	7.57727e-06	0.00397212	ENSG00000238073
LINC02460	7.25067	2.29344	5.28112e-09	5.16776e-05	ENSG00000255714
LINC01281	5.07887	2.23201	1.6036e-05	0.00567172	ENSG00000235304
AC104971.2	5.76944	1.44495	1.48075e-05	0.00536655	ENSG00000267579
HAND2	5.15494	1.33907	4.31653e-05	0.0111154	ENSG00000164107
MRPL42P2	5.23948	1.20982	0.000171964	0.0254958	ENSG00000216364
LNCNEF	4.6586	1.63349	0.000435671	0.0469569	ENSG00000237396
IGKV1D-35	5.33693	1.29853	7.5428e-05	0.0147618	ENSG00000232747
LINC01431	4.99729	1.46013	0.000323875	0.0375797	ENSG00000232645
KRT8P10	4.95298	1.19011	0.000241618	0.0301828	ENSG00000231203
ABALON	5.11082	1.6616	1.60148e-05	0.00567172	ENSG00000281376
AC023206.1	6.4762	1.74335	7.66873e-07	0.000975441	ENSG00000271332
IQCA1-AS1	4.68802	1.25781	0.000183207	0.0267573	ENSG00000232893
GNG5P3	4.45327	1.57956	0.000142176	0.0224393	ENSG00000254949
RACGAP1P	4.95298	1.19011	0.000241618	0.0301828	ENSG00000257331
PRR20G	5.92634	1.50482	8.41874e-06	0.00398614	ENSG00000239620
AKR1B1P8	5.44477	1.33262	5.38582e-05	0.0129059	ENSG00000231371
AC007601.1	4.66583	1.45984	0.000213067	0.0292281	ENSG00000175604
AC006960.3	6.5738	1.45989	5.02471e-06	0.00312035	ENSG00000260070
RTEL1-TNFRSF6B	5.51352	1.28823	5.77799e-05	0.0133716	ENSG00000026036
OR9K2	4.49524	1.51684	0.000276044	0.0330757	ENSG00000170605
FRG2JP	5.49595	1.34931	3.82203e-05	0.0101999	ENSG00000259897
SERPINA13P	4.52282	1.60701	0.000129338	0.0211657	ENSG00000187483
SPRR2A	6.4762	1.74335	7.66873e-07	0.000975441	ENSG00000241794
LINC02123	5.45031	1.44079	1.16815e-05	0.0048299	ENSG00000250668
LINC00434	5.85005	1.47525	1.10988e-05	0.00479144	ENSG00000227336
ALAS2	4.93855	1.64456	8.43598e-05	0.0159772	ENSG00000158578
FO393419.1	4.84202	1.3621	0.000190596	0.0273145	ENSG00000231207
AL360013.2	5.33693	1.29853	7.5428e-05	0.0147618	ENSG00000232436
ALOXE3	4.42902	3.67531	3.3673e-07	0.000706075	ENSG00000179148
AC105105.4	4.86439	1.27312	8.79702e-05	0.0165542	ENSG00000276403
CD2BP2-DT	5.27976	1.28112	7.45427e-05	0.0147618	ENSG00000260219
SMIM22	4.36979	3.13491	5.3977e-06	0.00323377	ENSG00000267795
AC012066.1	5.97671	1.51887	3.80833e-06	0.00285754	ENSG00000287085
HNRNPA1P63	5.14975	1.51464	0.000190743	0.0273145	ENSG00000227453
AC122138.1	4.72358	2.77131	1.31108e-05	0.00520111	ENSG00000250024
AC023421.2	3.00124	3.82611	0.000260262	0.0315712	ENSG00000288545
AL139393.2	4.8774	1.17105	0.000238303	0.0301828	ENSG00000233342
NME2P1	3.93981	1.27513	0.000456228	0.0485255	ENSG00000123009
RIMKLBP2	4.00061	2.72963	0.000141576	0.0224393	ENSG00000225920
HMGB1P50	6.13373	1.5895	3.71653e-06	0.00285754	ENSG00000271237
OTUD4P1	4.93158	1.34549	0.000214975	0.0293138	ENSG00000118976
AC026904.2	4.55324	2.44088	5.33435e-05	0.0129059	ENSG00000253688
OR10AD1	4.71275	1.13201	0.000374858	0.0422934	ENSG00000172640
HMGB3P14	5.70775	1.53911	5.10209e-06	0.00312035	ENSG00000231845
AC022690.2	5.39188	1.31569	5.3258e-05	0.0129059	ENSG00000254753
AC105020.1	4.90162	2.06499	6.04465e-05	0.0134429	ENSG00000203392
AC009908.1	4.37372	1.30259	0.000293484	0.0346005	ENSG00000253513
AC012531.3	5.39188	1.31569	5.3258e-05	0.0129059	ENSG00000273049
IFNA8	5.963	1.51934	8.3765e-06	0.00398614	ENSG00000120242
RPL36AP39	5.21583	1.67552	2.01393e-05	0.00653465	ENSG00000230980
RPL21P116	5.63926	1.39806	2.72981e-05	0.00805556	ENSG00000243711
AL603832.2	4.8774	1.17105	0.000238303	0.0301828	ENSG00000261595
AL122018.2	4.64593	1.10966	0.000440533	0.0471981	ENSG00000286142
KATNBL1P3	5.37408	1.24625	0.000117522	0.0196022	ENSG00000235422
AC021205.3	4.85059	1.98221	1.46202e-05	0.00536655	ENSG00000273007
FAM181B	3.27044	3.6637	0.000123408	0.0203526	ENSG00000182103
LINC02034	4.62361	1.26793	0.000455044	0.0485255	ENSG00000282975
LINC02381	4.97555	2.52864	3.89364e-06	0.00285754	ENSG00000250742
VWC2	2.33815	5.76957	5.94723e-05	0.0134429	ENSG00000188730
MAPK6P1	5.00385	1.20441	0.000171291	0.0254958	ENSG00000206144
CYYR1-AS1	3.44126	3.76204	0.00013712	0.0218767	ENSG00000197934
AL133153.2	4.32272	1.25929	0.000387153	0.0425665	ENSG00000258798
Z85996.3	6.08936	2.10584	5.18216e-07	0.000800671	ENSG00000287891
TMEM81	4.72304	1.64513	8.23748e-05	0.0157351	ENSG00000174529
POU4F2	6.14829	1.50989	5.74856e-06	0.00337509	ENSG00000151615
AL023283.1	4.67481	1.42401	0.000215689	0.0293138	ENSG00000285598
AC103760.1	5.82894	1.91673	8.86331e-06	0.00413002	ENSG00000254231
CA2	2.86597	4.48461	8.25455e-05	0.0157351	ENSG00000104267
AL583854.1	4.71275	1.13201	0.000374858	0.0422934	ENSG00000237947
RNA5SP391	5.22019	1.26345	0.000108115	0.0183458	ENSG00000200326
AC022007.1	4.8774	1.17105	0.000238303	0.0301828	ENSG00000206567
DEFB122	5.33499	1.55507	1.38993e-05	0.00536655	ENSG00000204547
TREH	3.14942	3.59791	0.000364483	0.0421251	ENSG00000118094
AC013553.2	4.87987	1.17219	0.000185499	0.0268252	ENSG00000270218
TSLP	4.6978	1.2394	0.000131367	0.0211891	ENSG00000145777
IGBP1P4	6.99302	1.63826	9.08568e-07	0.00106688	ENSG00000250325
AC017099.2	5.39676	1.69239	2.02566e-05	0.00653465	ENSG00000286036
ADAT1	3.27844	4.89347	2.81829e-07	0.000706075	ENSG00000065457
LINC00428	5.02469	1.20886	0.000157076	0.0240824	ENSG00000229546
AL591438.2	5.02469	1.20886	0.000157076	0.0240824	ENSG00000234042
LINC01677	3.74228	2.41266	0.000306599	0.0358586	ENSG00000233047
AC010378.1	4.75939	1.61506	0.000211042	0.0290862	ENSG00000286403
GSTA7P	5.63926	1.39806	2.72981e-05	0.00805556	ENSG00000237674
CST9LP1	4.71507	1.28503	0.000287438	0.0340243	ENSG00000204662
AC004921.1	4.48606	1.694	0.000233507	0.0301828	ENSG00000273341
TMEM150A	3.36934	2.6355	0.000205364	0.0285719	ENSG00000168890
AC073987.1	4.39736	2.70661	4.22316e-06	0.00297852	ENSG00000229209
AL513174.1	4.26155	1.31901	0.000269248	0.0323936	ENSG00000234382
PDCD2	3.05982	2.57545	0.000398382	0.0434755	ENSG00000071994
GSTM5	3.62425	2.74404	0.000252652	0.0311633	ENSG00000134201
LINC01741	5.27976	1.28112	7.45427e-05	0.0147618	ENSG00000236720
ZNF773	5.69856	2.28481	1.86773e-05	0.00630221	ENSG00000152439
OR7H1P	4.82524	1.27515	0.000436682	0.0469569	ENSG00000226480
MYOD1	5.33693	1.29853	7.5428e-05	0.0147618	ENSG00000129152
BMP2KL	4.75128	1.35187	0.000221681	0.0298518	ENSG00000204113
AC084337.1	6.86967	1.58189	1.73246e-06	0.00188364	ENSG00000254595
AC021851.2	2.18411	6.40562	7.53481e-05	0.0147618	ENSG00000287621
CTHRC1	3.70569	3.11128	0.000133145	0.0213585	ENSG00000164932
MFAP2	5.39329	1.58041	1.82608e-05	0.00629426	ENSG00000117122
AC090283.1	4.77051	1.41255	0.000130303	0.0211657	ENSG00000264488
AC096992.1	4.34907	1.14324	0.000315518	0.0367553	ENSG00000242968
LINC02443	4.41636	1.69091	0.000463323	0.0491022	ENSG00000256115
LINC02487	5.50105	1.64378	3.40306e-05	0.0095143	ENSG00000203688
AC113608.1	5.71221	2.0314	1.20986e-05	0.00493288	ENSG00000237326
AL445072.1	5.99875	1.53369	6.45612e-06	0.00357596	ENSG00000237208
AC079178.1	5.52733	1.61336	1.84394e-05	0.00629426	ENSG00000231388
CYP11B1	5.37408	1.24625	0.000117522	0.0196022	ENSG00000160882
AC006058.2	5.76944	1.44495	1.48075e-05	0.00536655	ENSG00000271192
NF1P7	5.68399	1.41389	2.00143e-05	0.00653465	ENSG00000278143
SNRPD3	5.39188	1.31569	5.3258e-05	0.0129059	ENSG00000100028

### Sheet: late.pd.ctrl
gname	logFC	logCPM	PValue	FDR	ensemblID
RPS15AP30	7.38332	3.73458	1.29973e-09	1.2996e-05	ENSG00000227560
GNA13P1	4.73892	1.94349	1.90544e-05	0.00752072	ENSG00000230237
HSPB1	2.12677	5.39315	7.35498e-05	0.0179372	ENSG00000106211
AC016571.1	-6.8717	3.32012	2.77218e-05	0.00934349	ENSG00000251405
AL391056.2	3.44213	2.63742	8.20358e-05	0.0192252	ENSG00000286078
AC021739.3	4.28855	2.20736	2.55716e-05	0.00881692	ENSG00000259544
KRT82	4.93381	2.1716	1.58458e-05	0.00651023	ENSG00000161850
AC016903.2	3.72697	2.36132	0.000278441	0.0372874	ENSG00000237843
AC067969.1	5.00454	2.13052	3.50852e-05	0.0111985	ENSG00000268055
AC140118.2	4.46626	2.0756	0.000154579	0.0262696	ENSG00000287792
AC005548.1	-2.89352	3.07736	0.000155882	0.0262696	ENSG00000285541
DRGX	3.25806	2.93444	6.08482e-05	0.0155343	ENSG00000165606
ALKAL2	4.30624	2.64652	5.20401e-06	0.00306088	ENSG00000189292
PPP1R17	3.34146	2.50003	0.000125325	0.0241683	ENSG00000106341
HAS1	-3.99444	2.79558	0.000141292	0.0249314	ENSG00000105509
AC239799.2	3.80981	2.02162	0.000135012	0.0245452	ENSG00000287190
SWSAP1	3.97827	2.41151	6.308e-06	0.00363886	ENSG00000173928
AL355377.2	4.22002	1.55201	0.000362903	0.0437189	ENSG00000279489
SPIC	4.305	3.15181	2.78405e-06	0.00197913	ENSG00000166211
RGS13	3.97272	2.29663	6.95549e-05	0.017102	ENSG00000127074
RNA5SP357	3.28348	2.64737	0.000161725	0.0269515	ENSG00000272435
ZNF774	-2.53942	4.01673	0.000113307	0.0233065	ENSG00000196391
LINC00958	-5.01826	2.72202	2.97075e-05	0.0099015	ENSG00000251381
AL606752.1	4.92073	1.62853	0.000174738	0.0276719	ENSG00000231100
AC015908.6	3.62839	2.96155	3.50923e-05	0.0111985	ENSG00000284876
FMO8P	3.97646	2.03616	0.000322406	0.0411541	ENSG00000238087
AL390778.1	-4.24904	2.70661	5.6692e-05	0.0149175	ENSG00000227958
SLC35G3	4.08501	1.77263	0.000164437	0.0269517	ENSG00000164729
LINC00317	5.02179	2.22897	2.90301e-06	0.00197913	ENSG00000238265
KRT19	3.4911	2.20887	0.000371849	0.0442633	ENSG00000171345
AC008443.3	4.77215	1.79538	7.513e-05	0.0181748	ENSG00000248514
AC090679.2	-3.89041	3.49148	0.000110493	0.0233065	ENSG00000257729
TULP2	1.71287	5.28497	0.000112805	0.0233065	ENSG00000104804
ERVK3-1	-4.22332	2.92495	0.000115783	0.0234446	ENSG00000142396
PSMA8	2.7789	3.84479	0.000140728	0.0249314	ENSG00000154611
AC078929.1	-4.21438	2.6618	5.07204e-05	0.0139583	ENSG00000257548
RN7SL60P	4.92909	1.63621	0.000155198	0.0262696	ENSG00000243366
CRP	5.06467	1.72204	8.6451e-05	0.0198895	ENSG00000132693
PITPNM2-AS1	6.55812	2.77846	2.61378e-09	1.96014e-05	ENSG00000251497
TMEM63A	3.27211	6.97663	1.05235e-13	3.15673e-09	ENSG00000196187
AL136099.1	4.07692	1.99577	0.000391488	0.0458729	ENSG00000235815
OR8D4	5.3592	2.33736	1.26311e-06	0.00145724	ENSG00000181518
RRN3P2	4.60026	3.05074	2.74933e-06	0.00197913	ENSG00000103472
RN7SL342P	5.07468	1.88944	2.764e-05	0.00934349	ENSG00000239398
CCDC183	5.36399	1.7403	4.45524e-05	0.0126378	ENSG00000213213
GIMD1	4.60414	3.08917	1.12537e-05	0.00525275	ENSG00000250298
AL133419.1	5.18994	2.66657	1.4958e-06	0.00145724	ENSG00000233415
GTF3C2-AS1	4.67451	2.54064	1.60313e-06	0.00145724	ENSG00000234945
AC008687.1	3.32039	1.91121	0.000376956	0.0445286	ENSG00000267335
AC135584.1	6.06906	2.50228	2.1569e-07	0.000431337	ENSG00000279444
AC015819.2	4.52287	1.67837	0.000134879	0.0245452	ENSG00000278607
AL391422.2	3.58751	2.75801	0.00014433	0.0253186	ENSG00000233068
AL353753.1	-4.27037	2.41018	0.000369602	0.0442459	ENSG00000276759
AC011228.3	5.25997	1.95228	9.27975e-06	0.00471805	ENSG00000288525
AC097375.1	5.79936	2.86839	1.2905e-07	0.000335664	ENSG00000248991
RN7SL685P	4.41378	1.58735	0.000403306	0.0470738	ENSG00000242315
DUXAP2	5.67339	2.20613	2.18062e-06	0.001817	ENSG00000254063
DNAJC19P6	5.73653	2.39283	1.57944e-06	0.00145724	ENSG00000220871
AC020741.1	3.26145	2.246	0.000126552	0.0241683	ENSG00000205682
ADH6	4.10472	1.87025	0.00015695	0.0263018	ENSG00000172955
AC007920.1	3.62579	2.80725	0.000227177	0.0329209	ENSG00000198491
ANKRD40	1.90083	5.24004	0.000290529	0.0385619	ENSG00000154945
GPM6BP3	4.74052	1.78355	9.34191e-05	0.0204547	ENSG00000234121
LINC01570	3.63476	2.63719	0.000133719	0.0245452	ENSG00000260338
UNCX	5.44712	1.83657	2.33312e-05	0.00833172	ENSG00000164853
DNASE1L3	3.15144	2.98596	0.000115016	0.0234446	ENSG00000163687
LY9	-3.70449	2.93003	0.000409678	0.0476323	ENSG00000122224
GOLGA6L1	5.85104	2.1036	2.9021e-06	0.00197913	ENSG00000273976
AL583722.1	-3.46597	2.72146	0.000268958	0.0366724	ENSG00000258430
DENND6A-DT	3.96692	1.87034	0.000275239	0.0371907	ENSG00000241933
AC019209.2	4.69092	1.76206	0.000111807	0.0233065	ENSG00000256440
AL158834.2	3.92135	1.93933	0.000152478	0.0262696	ENSG00000227253
AC103831.1	3.83227	1.9176	0.000299427	0.0395679	ENSG00000253924
TAS2R4	6.14144	2.12697	1.36844e-06	0.00145724	ENSG00000127364
PRAL	4.23202	1.73062	0.000316642	0.0407653	ENSG00000279296
RN7SL392P	6.37387	2.43275	1.89196e-07	0.00040538	ENSG00000242482
FAM138A	5.3924	1.86107	2.36903e-05	0.00836043	ENSG00000237613
AC023669.1	3.74997	2.21984	0.000127463	0.0241683	ENSG00000229459
AC126323.5	4.56407	1.81548	6.04673e-05	0.0155343	ENSG00000260957
Z98885.1	4.90831	1.81282	0.000122021	0.0240807	ENSG00000236867
AL009050.1	4.76783	1.96368	4.46581e-05	0.0126378	ENSG00000223410
C6orf163	-6.89012	3.35556	2.48166e-05	0.0086561	ENSG00000203872
LINC02473	3.8798	2.3897	9.22516e-06	0.00471805	ENSG00000261121
GGCX	2.17434	5.83422	4.24434e-05	0.012534	ENSG00000115486
SSX8P	5.21434	2.63998	6.5847e-07	0.000940578	ENSG00000157965
TSPEAR-AS1	5.14258	2.21461	1.99968e-05	0.00755841	ENSG00000235890
LINC00442	4.43279	2.36091	4.33895e-05	0.0126364	ENSG00000232685
AL049552.1	-4.19748	2.57022	0.000357858	0.0437189	ENSG00000234084
AC022400.6	4.28239	1.64549	0.00016532	0.0269517	ENSG00000279088
AC093418.1	4.55578	1.63201	0.000176196	0.0276719	ENSG00000287649
AC108681.1	5.85152	2.51501	2.50702e-06	0.00197913	ENSG00000224049
AC091544.4	4.125	2.891	1.49267e-05	0.00639653	ENSG00000260337
AP003031.3	4.84115	1.81831	3.69834e-05	0.0115562	ENSG00000254814
NEFLP1	6.2623	2.51793	6.69502e-08	0.000200831	ENSG00000232634
LINC01775	3.53533	1.66511	0.000305804	0.0397108	ENSG00000267201
NUGGC	2.76253	3.5258	0.00012891	0.0241683	ENSG00000189233
CARD10	3.69233	2.76181	2.01578e-05	0.00755841	ENSG00000100065
ANO7L1	3.82313	3.24939	1.29488e-05	0.00571213	ENSG00000237276
AC097462.1	5.07489	1.85344	4.00409e-05	0.0120111	ENSG00000248209
AC008806.1	5.86702	2.10945	2.64112e-06	0.00197913	ENSG00000279936
CNOT3	-3.89989	4.32091	6.93948e-06	0.00380341	ENSG00000088038
DPRXP5	5.0218	2.01291	3.99956e-05	0.0120111	ENSG00000270652
AC008799.1	4.31627	1.61236	0.000438922	0.0494975	ENSG00000240388
GLIPR1L1	2.49891	3.3392	0.000277856	0.0372874	ENSG00000173401
LINC01734	5.61214	2.25153	2.04549e-06	0.0017531	ENSG00000230324
OAZ1	-6.59614	3.10371	5.33814e-05	0.0142971	ENSG00000104904
LINC00404	4.45	1.6259	0.000302701	0.0396512	ENSG00000229520
MEX3C	2.36183	4.9263	0.000146229	0.0255025	ENSG00000176624
DPEP2NB	4.61909	2.33566	3.81714e-05	0.0118044	ENSG00000263201
AC079612.2	5.63544	2.41731	9.59752e-07	0.00129516	ENSG00000227459
AC018450.1	3.79833	1.93146	1.62772e-05	0.00651023	ENSG00000241679
AL606760.1	-4.31754	2.50627	0.00021985	0.0322605	ENSG00000226754
RPL23AP61	5.05245	1.69995	8.95946e-05	0.0202073	ENSG00000280012
CYP1A1	4.73046	1.97684	1.16143e-05	0.00527871	ENSG00000140465
SLCO1B3-SLCO1B7	3.3216	2.68419	0.000139237	0.0249314	ENSG00000257046
NBEAL2	-2.48555	4.01394	0.000251119	0.0350364	ENSG00000160796
NABP1	3.55104	4.21446	2.58551e-07	0.000451858	ENSG00000173559
AL049695.1	4.01756	1.85131	5.25276e-05	0.0142971	ENSG00000287728
NOA1	-2.96633	3.67547	0.000140004	0.0249314	ENSG00000084092
TMBIM7P	2.6553	4.26589	1.6276e-05	0.00651023	ENSG00000230927
AL136172.1	5.20819	1.6812	8.71775e-05	0.0198895	ENSG00000269846
AL035425.2	4.35544	1.97016	0.00020909	0.0308969	ENSG00000260548
AC079944.1	5.58213	1.93412	1.13821e-05	0.00525275	ENSG00000240776
TRIML2	4.24675	2.63783	4.797e-06	0.00288008	ENSG00000179046
IFITM3P6	4.48977	1.89597	0.00011043	0.0233065	ENSG00000258352
AC009560.4	-3.59581	2.81005	0.000362401	0.0437189	ENSG00000287508
OR4R2P	4.91814	1.65039	0.000167341	0.0269878	ENSG00000255560
AC022695.1	4.50224	1.68372	0.000234738	0.033691	ENSG00000253118
MT1H	-4.52584	2.84533	0.000199902	0.0301329	ENSG00000205358
AL022726.1	4.90606	2.14035	3.0357e-05	0.0100068	ENSG00000287138
AL357552.2	4.95632	2.30895	0.000268011	0.0366724	ENSG00000228423
AC040169.2	4.43205	1.8566	0.000252766	0.0351029	ENSG00000260410
AC011593.1	-5.64901	2.5968	0.000171512	0.0273662	ENSG00000286290
KCTD20	-1.91529	6.31263	7.85378e-05	0.0186976	ENSG00000112078
SENP3	-4.75423	2.78673	0.000117118	0.0234446	ENSG00000161956
EPHA8	-4.00933	3.08958	3.39412e-05	0.0110667	ENSG00000070886
AL391422.4	-6.45737	4.26925	3.02945e-07	0.000478287	ENSG00000270504
AL031681.2	4.50805	1.64751	0.000247741	0.0348346	ENSG00000237555
SMARCA5-AS1	4.01185	1.59761	0.0003561	0.0437189	ENSG00000245112
LINC01688	4.40199	1.618	0.000240282	0.0341599	ENSG00000227181
SUCNR1	5.4179	1.86935	1.58296e-05	0.00651023	ENSG00000198829
FGF23	1.93666	4.3491	0.000433964	0.0493092	ENSG00000118972
AP003548.1	4.18811	1.64795	0.000150706	0.0261314	ENSG00000253105
BMP10	5.43075	2.07027	6.97361e-06	0.00380341	ENSG00000163217
BLM	2.43366	6.06031	1.28045e-06	0.00145724	ENSG00000197299
AC092645.1	5.42084	2.0721	3.28447e-06	0.00218942	ENSG00000278962
SMG7-AS1	4.3838	2.58703	8.02728e-06	0.00422446	ENSG00000232860
HNRNPA1P30	3.76244	2.66535	0.000107649	0.0233065	ENSG00000233780
AL138724.1	4.64937	1.83409	0.000139315	0.0249314	ENSG00000272269
AC003975.1	3.46635	1.70315	0.000431511	0.0493092	ENSG00000197462
LINC01718	4.63965	1.74018	0.000133526	0.0245452	ENSG00000229606
AC096540.1	3.72494	1.95773	0.000301158	0.039622	ENSG00000227527
MTND1P16	4.56373	1.6688	0.000204086	0.0304575	ENSG00000239586
AL365356.1	2.72831	3.77318	4.92993e-05	0.0138209	ENSG00000226647
C11orf88	4.3673	2.49129	6.6174e-06	0.00374532	ENSG00000183644
DEPDC1B	2.32565	4.07481	0.000164499	0.0269517	ENSG00000035499
AL603764.1	5.65207	1.93497	9.69557e-06	0.00483504	ENSG00000286114
AL590326.1	3.57927	3.05977	1.19957e-05	0.00537067	ENSG00000279140
AC093074.1	4.76153	1.86958	0.000124816	0.0241683	ENSG00000267238
CASP12	5.24482	2.02236	9.83224e-06	0.00483504	ENSG00000204403
RPL10P12	4.01133	1.71567	0.000414491	0.0476378	ENSG00000234040
AC090751.1	4.92261	1.79866	6.33735e-05	0.0159749	ENSG00000261232
OR4C1P	6.42061	2.46548	1.43519e-07	0.000335664	ENSG00000254576
BHMT	3.13057	2.99298	0.000230456	0.0332355	ENSG00000145692
AL445493.3	4.42459	1.73671	5.39252e-05	0.014315	ENSG00000275392
ZC3HAV1L	3.49001	2.83765	5.33792e-05	0.0142971	ENSG00000146858
OR7G2	4.41707	1.97451	5.85297e-05	0.0152671	ENSG00000170923
AC115285.1	4.54328	1.60388	0.000242545	0.0343189	ENSG00000235907
AC010157.2	5.00162	2.3041	2.87106e-06	0.00197913	ENSG00000285739
CRYAB	1.96113	5.82524	0.000184092	0.0282235	ENSG00000109846
AC022133.2	3.37006	1.72183	0.000382786	0.0450291	ENSG00000288539
RPSAP53	4.84982	2.05594	1.99971e-05	0.00755841	ENSG00000214263
DNAJB12P1	5.68549	2.19041	1.17677e-06	0.00145724	ENSG00000237979
MIR1185-1	5.08841	1.73269	6.69821e-05	0.0166055	ENSG00000221525
COX20	2.15505	4.94051	0.000336667	0.0420792	ENSG00000203667
PPP3R1	-7.0376	3.467	1.5597e-05	0.00651023	ENSG00000221823
AC087518.1	5.53751	3.39426	2.49712e-07	0.000451858	ENSG00000253381
IL4	-5.09736	2.88868	0.000321516	0.0411541	ENSG00000113520
NXT1	4.9038	2.52433	1.08762e-05	0.00517865	ENSG00000132661
RPL7P32	4.26209	1.79724	6.11077e-05	0.0155343	ENSG00000231006
AC016751.1	5.27529	1.98863	1.42862e-05	0.00621077	ENSG00000229779
AC008033.2	6.81741	2.59739	2.87142e-08	0.000107668	ENSG00000256917
ARHGAP27P2	5.95853	2.02141	3.41377e-06	0.00222615	ENSG00000267472
AC091951.2	4.64674	1.67201	0.000184412	0.0282235	ENSG00000248775
DNAJB1	2.66372	6.85339	1.58924e-06	0.00145724	ENSG00000132002
ZGPAT	4.21064	2.13315	9.3327e-05	0.0204547	ENSG00000197114
SERPINH1	4.42422	4.45857	7.147e-09	4.28777e-05	ENSG00000149257
AC023824.2	4.64674	1.67201	0.000184412	0.0282235	ENSG00000260590
AC004947.3	3.73671	2.20295	0.000225556	0.0328447	ENSG00000286507
AL023284.1	6.03942	2.15587	1.45945e-06	0.00145724	ENSG00000216519
TAF9BP1	5.41554	2.13061	1.4552e-06	0.00145724	ENSG00000213871
CENPU	-3.40799	3.01056	0.000126479	0.0241683	ENSG00000151725
AC115284.2	3.35742	2.20086	0.000324055	0.0411893	ENSG00000280422
AC254633.1	4.26918	1.65152	0.000220469	0.0322605	ENSG00000272482
LINC02456	2.65156	4.61389	2.80884e-06	0.00197913	ENSG00000283052
AL590440.1	4.01412	1.70293	0.000113436	0.0233065	ENSG00000233271
CGA	5.08158	1.9271	7.73814e-06	0.00414502	ENSG00000135346
SPATA46	4.52422	1.86772	8.29164e-05	0.0192809	ENSG00000171722
CEMP1	-4.9841	3.3596	3.56931e-05	0.0112704	ENSG00000205923
AC022202.1	4.35748	1.61811	0.000359328	0.0437189	ENSG00000276650
AC022382.1	4.54216	1.66169	0.000163959	0.0269517	ENSG00000269886
CCDC116	3.80834	2.13591	0.000202547	0.0303789	ENSG00000161180
LLPHP2	4.35748	1.61811	0.000359328	0.0437189	ENSG00000235514
NELFE	-4.39192	3.29816	4.80062e-06	0.00288008	ENSG00000204356
GP5	4.50827	1.6898	9.29901e-05	0.0204547	ENSG00000178732
WHRN	2.13169	4.84989	0.000207932	0.0308779	ENSG00000095397
AC100843.1	4.90349	3.49009	9.93056e-07	0.00129516	ENSG00000267341
CCRL2	-4.98402	2.82274	0.000128638	0.0241683	ENSG00000121797
Z83820.1	6.26896	2.29575	4.50904e-07	0.000676288	ENSG00000230781
CCDC144A	5.36876	1.74761	3.93318e-05	0.0120111	ENSG00000170160
AC011462.4	-6.19638	2.78232	0.00025683	0.0355029	ENSG00000277744
RARRES2P11	4.41249	1.64856	0.000287764	0.0383647	ENSG00000283123
AL158834.1	-6.38599	3.06699	1.95602e-05	0.00755841	ENSG00000226842
MESTIT1	-4.54962	3.46446	7.58786e-05	0.018209	ENSG00000272701
CNNM4	-1.7175	6.50095	0.000271782	0.0368897	ENSG00000158158
FAM230A	4.27509	1.69994	0.000117235	0.0234446	ENSG00000277870
DYRK3-AS1	4.13253	1.52964	0.000304668	0.0397108	ENSG00000237605
AC114776.1	4.32262	1.60905	0.000334124	0.0419361	ENSG00000235881
LINC01957	6.32745	2.3764	2.71142e-07	0.000451858	ENSG00000251542
AC020551.1	1.97343	4.69165	0.000313497	0.0405343	ENSG00000250993
MGC15885	2.85773	2.93331	8.75226e-05	0.0198895	ENSG00000259458
RPS2P16	4.20593	2.08648	0.00017882	0.0279379	ENSG00000230799
AC234582.2	4.48343	1.66616	0.000236902	0.0338397	ENSG00000236263
DDX25	-2.48552	4.25436	0.000121563	0.0240807	ENSG00000109832
AL031777.2	3.81688	1.50037	0.000360274	0.0437189	ENSG00000282988
AC005618.1	3.48661	2.51748	0.000414089	0.0476378	ENSG00000272070
AC119673.1	-4.91958	2.48747	0.000354754	0.0437189	ENSG00000285521
CDCA4P1	4.67913	1.58225	0.000334002	0.0419361	ENSG00000229029
VMAC	-6.21969	2.77851	0.000248512	0.0348346	ENSG00000187650
AL136140.2	4.59418	1.77388	0.000263684	0.0362832	ENSG00000279076
RNF17	-2.8032	5.5544	5.05843e-05	0.0139583	ENSG00000132972
AC021491.2	-4.07081	2.29903	0.000370227	0.0442459	ENSG00000250286
AL022345.4	3.47025	2.57975	0.000412098	0.0476378	ENSG00000285884
AC096589.2	4.10281	1.5709	0.000326174	0.0412837	ENSG00000287048
DYRK4	-4.34983	3.11409	4.45221e-05	0.0126378	ENSG00000010219
DPPA3	3.71184	2.44862	0.000111702	0.0233065	ENSG00000187569
AC027688.1	4.27144	1.64079	0.000168764	0.0270717	ENSG00000260605
INTS6P1	5.74792	2.12398	1.71559e-06	0.00151361	ENSG00000250492
IRF8	4.56078	3.5947	1.85672e-08	7.95658e-05	ENSG00000140968
AL109827.1	4.35135	2.07497	4.26198e-05	0.012534	ENSG00000272897
PPBP	4.91814	1.65039	0.000167341	0.0269878	ENSG00000163736
MTCP1	-3.73994	3.42991	1.00949e-05	0.00488413	ENSG00000214827
SERTAD4-AS1	3.14659	1.44406	0.000436288	0.0493862	ENSG00000203706
AC093330.3	4.86605	1.64087	0.000128341	0.0241683	ENSG00000287680
SCUBE1-AS1	4.11349	1.78764	0.000377047	0.0445286	ENSG00000203527
AC020719.1	4.57638	1.7128	0.000175741	0.0276719	ENSG00000237035
ANKRD13B	-6.36042	2.8933	0.000132141	0.0245452	ENSG00000198720
AC087752.4	4.15763	1.79838	0.000190285	0.0289745	ENSG00000272509
PRKX-AS1	3.66219	1.9659	0.000432326	0.0493092	ENSG00000236188
PPM1B	5.0202	2.56103	3.90202e-06	0.00243852	ENSG00000138032
LINC02512	3.84526	2.7182	6.41205e-05	0.0160285	ENSG00000251061
MARK2P9	5.58915	2.03309	3.70604e-06	0.00236532	ENSG00000232709
NMI	3.2081	2.65724	0.000359242	0.0437189	ENSG00000123609
KIF1C-AS1	4.37203	1.94664	9.28608e-05	0.0204547	ENSG00000227495
AC012146.3	4.18985	2.13641	2.23522e-05	0.00807829	ENSG00000262693
AL031963.3	5.06513	1.88609	2.07612e-05	0.00768858	ENSG00000272277
PFKFB1	3.54224	3.14472	2.14393e-05	0.00784287	ENSG00000158571
GDPGP1	-6.40442	2.94796	0.00010886	0.0233065	ENSG00000183208
