## Supplementary material for "Dissecting the molecular landscape of Parkinson’s disease and Parkinson’s disease dementia using highly efficient snRNA-seq (HIF-snRNA-seq)": All-tablrs: oligodendrocyte.xlsx

### Sheet: early.pd.ctrl
gname	logFC	logCPM	PValue	FDR	ensemblID
AL691432.2	2.67102	3.3743	0.000524936	0.0476609	ENSG00000272106
AL512358.2	5.07544	0.809702	0.00010139	0.0146133	ENSG00000287492
LMOD2	3.98097	1.76939	0.000450533	0.0422174	ENSG00000170807
AL122008.4	3.9451	1.27912	7.22025e-05	0.0119622	ENSG00000236244
HMGB1P7	5.59176	0.757627	2.96584e-05	0.00666608	ENSG00000231148
CFTRP3	5.37286	0.689611	6.31236e-05	0.0107347	ENSG00000204555
AC108073.2	5.20536	0.642214	9.51502e-05	0.0140932	ENSG00000241011
LINC02621	4.36325	1.87877	1.33446e-05	0.00424662	ENSG00000234756
AC107021.2	5.41537	0.703265	5.23333e-05	0.00955707	ENSG00000261051
RPS6KB2-AS1	3.68886	2.36018	0.000171154	0.0221817	ENSG00000255949
VIM	3.0042	3.93003	8.55222e-05	0.0133435	ENSG00000026025
Z99716.2	4.93674	1.46476	6.44449e-05	0.0109017	ENSG00000286659
AC019055.1	4.46047	0.552881	0.000354637	0.0363006	ENSG00000235911
AC110760.1	4.86286	3.24425	1.15883e-07	0.000277106	ENSG00000248165
FMO6P	4.84558	1.75427	2.18539e-05	0.00555408	ENSG00000117507
AL135960.1	4.59686	1.04096	3.10316e-05	0.00687854	ENSG00000226252
AL445228.2	6.39833	1.33101	2.28381e-07	0.000333655	ENSG00000231791
LINC02626	5.99254	0.955514	8.56232e-06	0.00348356	ENSG00000236799
AL355377.2	4.83663	1.44424	5.75905e-05	0.010098	ENSG00000279489
RNA5SP78	6.09945	0.942677	3.93464e-06	0.00221865	ENSG00000201492
AC008060.5	5.13476	0.981986	4.44476e-05	0.0084532	ENSG00000288051
MIR3678	6.43651	1.08767	7.13995e-07	0.000694265	ENSG00000264511
PDE8B	3.01174	3.45335	0.00022454	0.0272434	ENSG00000113231
FOLR1	4.37077	1.55322	3.34364e-05	0.00707025	ENSG00000110195
PRELID3BP11	5.59176	0.757627	2.96584e-05	0.00666608	ENSG00000231108
THAP12P8	4.63838	1.05807	0.000356951	0.0364214	ENSG00000223963
EEF1A1P42	4.47864	0.852679	0.000375934	0.0378063	ENSG00000277043
AC099063.2	5.47414	0.73826	2.75986e-05	0.00661975	ENSG00000238081
RNA5SP502	5.01503	0.593033	0.000247375	0.0278003	ENSG00000199564
H2AC4	5.41299	0.939682	9.34607e-05	0.0140932	ENSG00000278463
PTH2	5.97595	1.21259	1.12481e-05	0.00377796	ENSG00000142538
AL592049.1	4.63925	1.17526	0.000164754	0.0215259	ENSG00000226820
SAC3D1	3.63617	3.42127	3.17604e-07	0.000425338	ENSG00000168061
AC009716.1	3.87142	1.20397	0.000261965	0.0289341	ENSG00000263982
AC106875.2	5.01503	0.593033	0.000247375	0.0278003	ENSG00000276411
MIR320D2	4.73143	0.600996	0.000207684	0.0257729	ENSG00000221081
AC002543.1	6.31932	1.39944	2.01303e-07	0.000331073	ENSG00000235945
AP001496.2	5.15312	1.38052	4.2534e-06	0.00232906	ENSG00000265091
AL139423.2	5.30713	1.54273	2.97724e-06	0.00184637	ENSG00000287727
OSTCP6	5.59176	0.757627	2.96584e-05	0.00666608	ENSG00000219790
AC008703.1	4.38843	2.23114	1.23745e-05	0.00401746	ENSG00000283413
AC015660.5	5.46705	1.21093	5.06256e-06	0.00259303	ENSG00000286893
MTATP6P26	5.56598	0.75231	1.71984e-05	0.00476529	ENSG00000236878
AC254629.1	3.94597	1.56407	9.49818e-05	0.0140932	ENSG00000274993
AC108078.1	4.90912	0.567731	0.000243302	0.0278003	ENSG00000248824
PPP1R11P1	5.21614	0.743381	3.42317e-05	0.00709832	ENSG00000236216
TSPY26P	3.39197	2.87459	0.000103953	0.0147188	ENSG00000235217
SPINK7	4.9384	0.799993	0.000483481	0.0447826	ENSG00000145879
MAGED4B	4.71477	1.49915	2.54089e-05	0.00623411	ENSG00000187243
SNORA72	6.27763	1.01718	1.68904e-06	0.00129256	ENSG00000201944
EEF1A1P12	4.85029	0.809361	0.000316687	0.0333725	ENSG00000214199
NF1P4	5.71913	1.15264	3.23592e-05	0.00705304	ENSG00000258027
LYPLA2P2	4.63819	0.673361	0.000434479	0.0411934	ENSG00000269153
HOTTIP	5.24924	0.874016	3.04578e-05	0.00679823	ENSG00000243766
AL133396.1	5.78955	0.829135	7.72434e-06	0.00330032	ENSG00000278595
AL096855.2	4.41192	0.784832	0.000290533	0.0313751	ENSG00000270282
AC141273.2	4.79757	0.820992	0.000248259	0.0278024	ENSG00000274730
AC012313.5	3.5486	1.33441	0.000170401	0.0221735	ENSG00000268912
BNIP3P3	4.41534	0.848345	0.000195305	0.0247138	ENSG00000265631
AC004944.1	7.10769	0.9891	7.1484e-07	0.000694265	ENSG00000253510
AL139120.1	4.70948	1.64149	1.12842e-05	0.00377796	ENSG00000233340
AC008687.5	5.32489	0.788471	1.62033e-05	0.00452861	ENSG00000268669
AC068831.2	4.79444	0.54193	0.000418486	0.0403921	ENSG00000258665
AL161430.1	3.27972	2.69812	0.000218146	0.0266594	ENSG00000286334
SLC22A18AS	4.47934	1.17512	0.00016431	0.0215259	ENSG00000254827
ADRA2A	4.6874	1.88292	3.35934e-06	0.00203405	ENSG00000150594
OR52L1	6.05119	0.923366	5.31125e-06	0.00259303	ENSG00000183313
AL022238.2	7.50429	1.1976	4.61627e-07	0.00057066	ENSG00000272834
COX14	5.01503	0.593033	0.000247375	0.0278003	ENSG00000178449
AL391121.1	3.02309	3.32092	0.000116287	0.0162504	ENSG00000272933
HSPE1	6.86569	1.1867	2.06013e-07	0.000331073	ENSG00000115541
GPR31	7.01614	1.3787	2.18804e-07	0.000333655	ENSG00000120436
DDX11L2	4.31453	1.54719	5.19831e-05	0.00954736	ENSG00000236397
PTGDR	3.4459	1.99381	0.000432369	0.0411147	ENSG00000168229
AC090227.3	6.09945	0.942677	3.93464e-06	0.00221865	ENSG00000267674
IFNL3P1	5.29161	0.666127	9.66126e-05	0.0141037	ENSG00000268510
CDRT8	5.11344	0.617855	0.000150502	0.0199888	ENSG00000265163
AC008750.6	7.58007	2.30262	4.19192e-12	6.73662e-08	ENSG00000268889
AL445193.2	3.69543	1.72135	0.000216598	0.0265712	ENSG00000235038
BX284613.1	5.94945	0.883864	7.35378e-06	0.00328275	ENSG00000226552
AC003989.1	5.94945	0.883864	7.35378e-06	0.00328275	ENSG00000227948
SYPL1P1	5.78169	0.822273	1.45373e-05	0.00424768	ENSG00000243154
LINC02379	5.31854	1.15284	5.14948e-06	0.00259303	ENSG00000251649
CD93	4.04549	1.94285	7.40019e-05	0.0121913	ENSG00000125810
MIR4665	5.65778	0.779534	2.08973e-05	0.00541663	ENSG00000263575
CACYBPP1	5.32532	1.37754	3.4174e-06	0.00203405	ENSG00000225928
GOLGA2P4	5.59176	0.757627	2.96584e-05	0.00666608	ENSG00000229608
AC008517.1	4.33265	1.37586	4.56802e-05	0.00863652	ENSG00000248588
LINC01147	4.36471	1.61285	0.000102581	0.0146536	ENSG00000258826
TARDBP	5.03808	0.795621	0.000191308	0.0243036	ENSG00000120948
AC112203.1	7.89668	1.44136	2.88713e-08	0.000115994	ENSG00000251193
ELN-AS1	4.58891	0.98141	7.62136e-05	0.0123716	ENSG00000232415
P2RY1	3.10854	3.65566	0.000130459	0.017843	ENSG00000169860
ST20-MTHFS	4.28727	0.558517	0.000351282	0.0360721	ENSG00000259332
AC108105.1	7.97091	2.31751	7.98176e-13	2.56542e-08	ENSG00000287597
AC131956.1	5.44948	1.07742	4.30652e-06	0.00232906	ENSG00000250034
AC006504.4	4.88986	0.737651	0.000375412	0.0378063	ENSG00000267389
AC016710.1	5.16684	0.719853	3.3814e-05	0.00709832	ENSG00000229131
KRT18P17	5.78169	0.822273	1.45373e-05	0.00424768	ENSG00000213943
AC015726.3	5.41631	0.76238	4.15722e-05	0.00823355	ENSG00000279251
IGBP1P5	5.78169	0.822273	1.45373e-05	0.00424768	ENSG00000250858
IGLV2-23	6.23513	0.998953	2.20746e-06	0.0016125	ENSG00000211660
AC021820.1	5.16182	0.657145	5.78085e-05	0.010098	ENSG00000255347
CSNK1A1L	6.16059	0.94636	7.80132e-06	0.00330032	ENSG00000180138
AC244102.3	6.46774	2.17648	1.71123e-09	1.10002e-05	ENSG00000286051
AJ006995.1	3.81667	3.10006	2.19461e-05	0.00555408	ENSG00000234083
AC012404.1	3.56033	3.18278	1.83821e-05	0.00500693	ENSG00000259481
WASF3-AS1	3.65621	2.93164	0.000315812	0.0333725	ENSG00000237001
RPL7P38	4.02931	1.09711	0.00055079	0.0491748	ENSG00000239473
AC108751.4	5.89571	0.863655	1.01927e-05	0.00369922	ENSG00000243885
RMRP	3.27759	2.77959	0.000377176	0.0378063	ENSG00000269900
AF096876.1	6.28428	1.01285	9.52815e-07	0.000850678	ENSG00000259981
AC106881.1	3.77903	2.37316	8.6193e-05	0.0133832	ENSG00000271474
AC083880.1	5.11007	1.09963	1.02961e-05	0.00369922	ENSG00000273391
MTND2P41	5.59176	0.757627	2.96584e-05	0.00666608	ENSG00000283131
EN1	5.53516	0.896262	3.31356e-05	0.00705304	ENSG00000163064
AC034102.8	5.0786	0.659146	9.1659e-05	0.0140286	ENSG00000273890
SLC25A30-AS1	3.05483	2.61685	0.000364507	0.0369578	ENSG00000251015
AL353651.1	5.83984	0.843128	1.03307e-05	0.00369922	ENSG00000235011
TCHHL1	7.981	1.49995	1.46797e-08	6.74029e-05	ENSG00000182898
AC067942.4	5.26175	0.947164	1.37937e-05	0.00424768	ENSG00000286490
CYCSP12	7.3805	1.12598	1.58432e-07	0.000318259	ENSG00000224263
FABP7	4.72444	1.70968	2.821e-05	0.00666608	ENSG00000164434
EN2	4.56019	1.11047	4.87803e-05	0.0090627	ENSG00000164778
AC008555.6	5.65555	0.896681	3.26467e-05	0.00705304	ENSG00000280106
RNU6-189P	6.86569	1.1867	2.06013e-07	0.000331073	ENSG00000251929
AC073359.1	5.24415	0.793035	9.01801e-05	0.0138683	ENSG00000243953
AC018529.2	5.83984	0.843128	1.03307e-05	0.00369922	ENSG00000278330
TMEM256P2	5.83984	0.843128	1.03307e-05	0.00369922	ENSG00000226726
S100A9	4.64068	1.65672	7.80313e-05	0.01254	ENSG00000163220
LINC02090	5.20536	0.642214	9.51502e-05	0.0140932	ENSG00000230969
RNU6-1181P	5.37286	0.689611	6.31236e-05	0.0107347	ENSG00000206918
AC007750.1	5.14689	0.904697	6.53038e-06	0.00299847	ENSG00000236841
AC069257.1	5.22155	0.795416	6.19951e-05	0.0107347	ENSG00000228028
AC034228.1	4.79444	0.54193	0.000418486	0.0403921	ENSG00000231585
SLC31A2	3.59485	2.9188	1.10484e-05	0.00377796	ENSG00000136867
BARHL2	4.44268	1.10418	0.000332962	0.0347459	ENSG00000143032
AC093833.1	4.93347	0.767408	0.000208895	0.0258234	ENSG00000231054
IFITM3P9	5.44967	0.712679	4.24381e-05	0.00823355	ENSG00000271134
AL360093.1	4.43631	1.31112	8.54366e-05	0.0133435	ENSG00000223842
AC010987.1	4.79096	0.721734	0.000298579	0.0319887	ENSG00000286002
AC035139.2	4.72378	1.2964	0.00017678	0.0228188	ENSG00000286993
SH3BGRL3	2.66308	4.82452	0.000125082	0.0172543	ENSG00000142669
AC012044.1	5.01503	0.593033	0.000247375	0.0278003	ENSG00000270434
AL096840.1	5.83984	0.843128	1.03307e-05	0.00369922	ENSG00000202461
AP002800.1	5.37286	0.689611	6.31236e-05	0.0107347	ENSG00000280032
BOK	2.96501	3.74413	0.000103916	0.0147188	ENSG00000176720
AC011446.3	6.27763	1.01718	1.68904e-06	0.00129256	ENSG00000287296
AP000697.1	5.64656	0.773704	5.62269e-05	0.0099296	ENSG00000224269
OR10Z1	4.53666	0.80109	0.000108524	0.0152317	ENSG00000198967
MIR3190	4.92205	0.850306	6.80975e-05	0.0113405	ENSG00000265134
OR5B15P	6.35927	1.0529	1.2319e-06	0.00107012	ENSG00000273408
AL356361.2	5.22805	0.649354	9.49224e-05	0.0140932	ENSG00000231979
ARPC3P5	6.09772	0.848071	9.28241e-06	0.00368328	ENSG00000214027
RNF113A	3.88735	1.66562	0.000411142	0.0403416	ENSG00000125352
MTND5P24	6.03433	1.0406	6.08727e-06	0.00283552	ENSG00000224852
OR52J2P	5.99141	1.89048	2.92615e-07	0.000408911	ENSG00000230261
AC021220.2	5.64239	0.890936	3.28512e-05	0.00705304	ENSG00000287060
OR4K16P	4.90912	0.567731	0.000243302	0.0278003	ENSG00000258822
AC021915.2	4.68141	0.603514	0.000206573	0.0257344	ENSG00000254314
FO393414.2	5.92722	1.00536	1.03584e-05	0.00369922	ENSG00000217483
AL807761.2	5.45391	0.813898	1.12836e-05	0.00377796	ENSG00000225531
CST7	4.63573	1.36895	2.28308e-05	0.00573284	ENSG00000077984
AC011498.4	6.81248	1.8339	9.48622e-09	5.08161e-05	ENSG00000267385
USP30-AS1	5.5454	0.816439	4.69353e-05	0.00882191	ENSG00000256262
TEX38	5.31116	1.25381	1.91728e-05	0.00509284	ENSG00000186118
AC009315.1	2.73211	3.80965	0.000186694	0.0239065	ENSG00000286797
GAGE2E	4.90912	0.567731	0.000243302	0.0278003	ENSG00000275113
CPA1	4.63485	1.45607	5.54972e-05	0.00991487	ENSG00000091704
CISD1P1	4.95926	0.704144	0.000265432	0.0292166	ENSG00000213403
RPSAP28	4.97219	1.00894	0.000230471	0.0276402	ENSG00000214484
KPNA2P2	4.62008	0.726671	0.000243136	0.0278003	ENSG00000228928
AC092447.2	5.13774	0.625149	0.000150144	0.0199888	ENSG00000213650
FKBP4P6	4.49289	0.701939	0.000456662	0.0426673	ENSG00000268234
AL158827.1	5.05019	1.13337	1.48558e-05	0.00428341	ENSG00000227257
ISL2	6.22385	1.26351	5.85857e-07	0.000694265	ENSG00000159556
SLC29A1	2.28137	4.79393	0.000348477	0.0358987	ENSG00000112759
AC006445.2	5.22995	1.76211	4.55766e-06	0.00240144	ENSG00000249148
AC131235.2	5.23906	1.26417	2.72018e-05	0.00661975	ENSG00000272721
ABCF2P2	5.21614	0.743381	3.42317e-05	0.00709832	ENSG00000228769
FNIP1	5.66746	1.0231	1.16521e-05	0.00382152	ENSG00000217128
AC091393.2	4.49041	1.40823	0.000342306	0.0354905	ENSG00000286350
PLA2G2C	3.59706	1.73035	0.000237072	0.0278003	ENSG00000187980
AC114488.1	5.44342	1.74934	2.36062e-06	0.00168606	ENSG00000229167
AP001160.2	3.72352	1.85923	0.00039015	0.0387067	ENSG00000267811
AL356019.1	5.78169	0.822273	1.45373e-05	0.00424768	ENSG00000258459
ZNF550	2.853	3.50321	0.000199635	0.0250643	ENSG00000251369
AL160408.6	3.55742	2.2659	0.000510999	0.0470602	ENSG00000282097
CWC22	2.89596	4.46789	2.13067e-05	0.00547854	ENSG00000163510
TEX44	4.90912	0.567731	0.000243302	0.0278003	ENSG00000177673
RANBP20P	5.07177	0.69428	3.73082e-05	0.00758938	ENSG00000259144
BX470209.2	4.54874	0.96649	0.000427056	0.0409163	ENSG00000236507
AL357033.1	4.3381	1.40196	0.000275982	0.030069	ENSG00000167046
ERP27	4.24117	1.45666	0.000122235	0.0169343	ENSG00000139055
LINC02460	5.11169	2.15728	2.78622e-06	0.00184637	ENSG00000255714
AC104695.2	4.70989	0.678992	0.000211793	0.0260814	ENSG00000270210
RPSAP27	4.38309	1.15667	0.00022462	0.0272434	ENSG00000233869
DNAJB6P3	4.79444	0.54193	0.000418486	0.0403921	ENSG00000231802
LINC01038	5.22688	1.13949	0.000141651	0.0192101	ENSG00000229011
LINC02135	5.48339	1.35016	7.87338e-06	0.00330032	ENSG00000268532
OR4C11	5.92459	1.14603	1.0774e-05	0.00377061	ENSG00000172188
RPL26P35	5.65004	0.780551	1.14612e-05	0.00379766	ENSG00000244229
EGLN3P1	4.67483	1.28196	0.000253109	0.0280524	ENSG00000256134
RN7SL647P	6.14613	0.961707	2.94883e-06	0.00184637	ENSG00000243957
LINC00837	5.19968	1.17791	2.06509e-05	0.00541663	ENSG00000235824
AC104088.2	4.79916	0.8396	5.58464e-05	0.00991691	ENSG00000286557
AC025442.2	3.69331	1.57186	0.000465281	0.0433466	ENSG00000285999
PTTG3P	5.16349	1.24573	5.5076e-05	0.00991487	ENSG00000213005
GRIK1-AS1	3.42834	3.57266	0.000476252	0.0442405	ENSG00000174680
LINC01082	5.01392	0.726731	0.000241426	0.0278003	ENSG00000269186
AC004825.1	6.19133	0.980463	2.91377e-06	0.00184637	ENSG00000258431
FO538757.1	6.02867	0.962239	1.89373e-05	0.00507219	ENSG00000279928
AC009955.1	4.96773	1.20328	8.32586e-05	0.0131177	ENSG00000228973
HPAT5	5.84741	1.87251	1.96071e-07	0.000331073	ENSG00000280707
LINC01757	5.11344	0.617855	0.000150502	0.0199888	ENSG00000228105
AC069499.1	6.39296	1.01812	2.98719e-06	0.00184637	ENSG00000241634
AC074044.1	5.03522	0.743236	0.000155343	0.0204626	ENSG00000272844
AC027369.3	4.30226	1.11865	0.00025082	0.0278948	ENSG00000254728
AC093117.1	6.1372	1.33959	6.64725e-07	0.000694265	ENSG00000223675
AP001992.2	4.44997	1.1711	0.000227654	0.0274046	ENSG00000286943
GPR33	3.95317	1.14332	0.000515544	0.0473431	ENSG00000214943
AC244250.4	4.50425	0.795975	0.000545258	0.0488165	ENSG00000286941
AC026471.2	4.87005	0.562562	0.000290155	0.0313751	ENSG00000260625
IL20	5.37286	0.689611	6.31236e-05	0.0107347	ENSG00000162891
AC016722.2	3.31462	2.72825	0.000236235	0.0278003	ENSG00000228925
AC099508.1	3.82426	2.51654	8.12287e-05	0.0129246	ENSG00000247033
LINC02303	4.18586	0.778547	0.000443027	0.0417576	ENSG00000258616
AC034102.2	5.09191	0.815882	0.000100605	0.0145655	ENSG00000257411
C22orf46	2.68084	4.11431	0.000190082	0.0242438	ENSG00000184208
PGBD4P8	6.43651	1.08767	7.13995e-07	0.000694265	ENSG00000229332
MAP1LC3BP1	6.30315	1.69727	6.3332e-08	0.00018505	ENSG00000231909
AC022432.1	5.77006	0.929255	1.82724e-05	0.00500693	ENSG00000268747
ZNF735	3.87065	1.67546	0.000538092	0.0484449	ENSG00000223614
PPIAP55	4.79444	0.54193	0.000418486	0.0403921	ENSG00000228979
LINC02773	4.15521	1.09387	0.000383285	0.0382583	ENSG00000237980
SCYGR4	4.37405	0.77156	0.000517101	0.0473509	ENSG00000284631
TRERNA1	5.53516	0.896262	3.31356e-05	0.00705304	ENSG00000231265
AC096675.1	3.88118	2.1548	8.72966e-05	0.0134894	ENSG00000287197
AC090136.1	4.47821	0.672232	0.000429493	0.0409625	ENSG00000253750
ZGPAT	3.98477	1.4505	0.000332888	0.0347459	ENSG00000197114
AC072026.1	4.3397	1.36556	6.5473e-05	0.0110176	ENSG00000270782
CYP4A11	3.92899	1.38776	0.000437691	0.041376	ENSG00000187048
TRIM47	3.95113	3.20591	5.7509e-06	0.0027588	ENSG00000132481
AL161742.1	7.71192	1.31975	1.07971e-07	0.000277106	ENSG00000177452
OR8R1P	4.80506	0.719727	0.000294073	0.0316114	ENSG00000256347
LINC02169	4.53932	1.87159	9.50398e-06	0.00369922	ENSG00000259517
AP000997.3	5.57724	1.54489	4.34782e-06	0.00232906	ENSG00000260254
AC023245.1	5.46945	0.950639	2.7496e-05	0.00661975	ENSG00000241385
MIR3680-2	4.38279	0.560332	0.000344761	0.0356301	ENSG00000266758
COX5B	2.57304	4.33158	0.000446475	0.0419595	ENSG00000135940
OR5AR1	8.34198	1.77198	6.73259e-10	5.4098e-06	ENSG00000172459
PRR9	5.01503	0.593033	0.000247375	0.0278003	ENSG00000203783
NPAP1P7	5.11344	0.617855	0.000150502	0.0199888	ENSG00000277357
AC021818.1	5.563	1.25344	2.71626e-06	0.00184637	ENSG00000259309
ENOX1-AS1	3.94407	1.62405	0.000312309	0.0331284	ENSG00000233821
AP003973.3	4.58864	0.634358	0.000523121	0.0476307	ENSG00000287028
APOA2	6.05119	0.923366	5.31125e-06	0.00259303	ENSG00000158874
AL159174.1	6.88008	0.939021	7.85374e-07	0.00072122	ENSG00000237027
LINC01700	4.00977	2.08108	4.83735e-05	0.00903938	ENSG00000232837
LINC00968	4.21396	3.06004	1.31616e-05	0.00423026	ENSG00000246430
AC010776.1	5.50894	0.935501	3.13718e-05	0.0069063	ENSG00000267269
LINC01195	3.85138	0.503263	0.00041435	0.0403921	ENSG00000261075
RPS3AP25	6.56296	1.01724	2.19607e-06	0.0016125	ENSG00000232385
AL442663.2	5.20536	0.642214	9.51502e-05	0.0140932	ENSG00000258448
AC090142.3	5.27093	1.06447	3.69227e-05	0.0075588	ENSG00000253997
SEMA7A	4.41533	1.51931	2.45863e-05	0.00607869	ENSG00000138623
AC012445.1	7.3805	1.12598	1.58432e-07	0.000318259	ENSG00000229550
TUSC8	5.09722	1.25808	1.58632e-05	0.00451202	ENSG00000237361
AC104758.2	3.97604	1.47629	0.000531875	0.0481549	ENSG00000260776
KLF1	5.57104	0.85549	7.93021e-06	0.00330032	ENSG00000105610
AC053545.1	4.3257	1.30409	7.60319e-05	0.0123716	ENSG00000287692
AL929472.4	4.18693	1.36189	0.000119802	0.016669	ENSG00000235673
PRSS42P	4.60749	1.52569	5.55265e-05	0.00991487	ENSG00000178055
LINC02701	4.39534	0.81776	0.000363672	0.0369578	ENSG00000250508
MICOS10P2	5.50701	0.952684	1.0793e-05	0.00377061	ENSG00000270714
AC073592.6	4.51156	0.670487	0.000331322	0.0347459	ENSG00000279334
AC106886.5	3.44097	1.1881	0.000377581	0.0378063	ENSG00000280211
MGAT4FP	5.20536	0.642214	9.51502e-05	0.0140932	ENSG00000234761
AC092653.1	4.49272	0.521463	0.000534377	0.0482455	ENSG00000273245
AC133637.1	5.00314	0.775762	0.00012896	0.0177132	ENSG00000279708
DNAJA1P4	4.62617	0.793592	0.000152637	0.0201889	ENSG00000218089
AC143336.1	4.62639	0.983505	0.000226924	0.0274046	ENSG00000278824
AC124068.2	4.64336	1.0952	5.45931e-05	0.00991343	ENSG00000261441
ATF7	4.61136	0.688052	0.000407929	0.0402185	ENSG00000170653
AC123595.2	5.59176	0.757627	2.96584e-05	0.00666608	ENSG00000286638
AC100781.1	4.76454	1.41987	7.68764e-05	0.0124165	ENSG00000268566
ADAT1	3.03507	4.55218	1.30076e-06	0.00107199	ENSG00000065457
PUDPP2	3.4507	2.65736	0.000233021	0.027768	ENSG00000233792
TMEM252	5.58396	1.09846	3.59107e-06	0.00209856	ENSG00000181778
AP005019.1	4.90912	0.567731	0.000243302	0.0278003	ENSG00000274664
AC012615.2	3.40795	4.65444	2.36365e-05	0.00588916	ENSG00000267007
RNU4-61P	5.78169	0.822273	1.45373e-05	0.00424768	ENSG00000223175
AC087667.1	4.76971	1.43137	4.30365e-05	0.00823355	ENSG00000244791
FOXJ1	3.94118	1.33586	0.000134559	0.0183257	ENSG00000129654
OR52M2P	6.53239	1.02637	1.28058e-06	0.00107199	ENSG00000226616
OR4D10	4.00807	1.31772	0.000250253	0.0278948	ENSG00000254466
AC092354.1	5.13168	1.19932	1.85421e-05	0.00500808	ENSG00000272354
NDUFB9P2	4.84428	0.812126	9.69088e-05	0.0141037	ENSG00000236281
TBCEL	6.31901	1.03517	1.63784e-06	0.00129256	ENSG00000154114
FDPSP5	4.24145	1.20417	0.000427736	0.0409163	ENSG00000215035
RPL17P35	6.48557	1.11172	3.99667e-07	0.000513828	ENSG00000233900
ARL2BPP4	4.66033	0.659554	0.000390186	0.0387067	ENSG00000249312
OR6C7P	5.29161	0.666127	9.66126e-05	0.0141037	ENSG00000257757
AC027237.2	3.74191	1.82533	0.000543342	0.0487809	ENSG00000259215
FTOP1	4.44979	1.68131	4.27008e-05	0.00823355	ENSG00000226491
AL118508.2	5.2816	1.06943	3.65004e-05	0.00752026	ENSG00000279164
DPP10-AS2	5.06894	0.810629	0.000102172	0.0146536	ENSG00000235717
HCG27	5.10514	0.820809	5.13331e-05	0.00948216	ENSG00000206344
AC005070.2	5.11344	0.617855	0.000150502	0.0199888	ENSG00000271482
AC010457.1	4.77177	0.876574	0.000270148	0.0296342	ENSG00000251257
AC007686.1	5.2251	1.00396	4.25344e-05	0.00823355	ENSG00000243225
MTFR2P2	5.78169	0.822273	1.45373e-05	0.00424768	ENSG00000235647
AC126615.2	5.72104	1.04607	8.67998e-06	0.00348729	ENSG00000257121
AC005050.3	2.66266	3.50017	0.000406455	0.0401965	ENSG00000286076
RNU6-588P	5.44967	0.712679	4.24381e-05	0.00823355	ENSG00000222213
LINC01696	6.46918	1.24664	6.18075e-07	0.000694265	ENSG00000227940
CSTA	3.64544	2.15084	0.000290899	0.0313751	ENSG00000121552
AC107398.5	5.9835	1.07682	2.76096e-06	0.00184637	ENSG00000286294
AC021851.2	1.95918	6.42838	0.00031053	0.0330488	ENSG00000287621
RHPN1-AS1	5.90564	0.892302	8.00924e-06	0.00330032	ENSG00000254389
FAM90A11P	6.6089	1.22885	1.20702e-07	0.000277106	ENSG00000233115
SAGE4P	4.31674	0.812804	0.000233265	0.027768	ENSG00000224539
ZNF770	2.83869	3.91725	7.4344e-05	0.0121913	ENSG00000198146
UBA52P3	5.01503	0.593033	0.000247375	0.0278003	ENSG00000243023
PSPC1-AS2	4.95214	1.53773	5.32467e-06	0.00259303	ENSG00000226352
CR545473.1	4.32202	1.42463	0.000182677	0.0234857	ENSG00000248155
AL591770.1	5.31191	0.698778	3.93522e-05	0.00795484	ENSG00000259055
AL365338.1	4.21053	1.25241	0.00019671	0.0247939	ENSG00000225078
STX8P1	4.81136	0.945599	0.000107135	0.0151027	ENSG00000270296
RPL7AP69	4.90912	0.567731	0.000243302	0.0278003	ENSG00000268483
SERPINA7	5.83984	0.843128	1.03307e-05	0.00369922	ENSG00000123561
YBX3P1	5.5225	0.735347	4.30315e-05	0.00823355	ENSG00000261614
FOXD1-AS1	4.54103	0.769869	0.000203084	0.0253982	ENSG00000247993
PPP1R26P1	5.34376	0.973576	1.61431e-05	0.00452861	ENSG00000238086
CCNYL3	4.71599	1.02191	0.000337644	0.0351205	ENSG00000216671
TPT1	2.03592	5.8779	0.000499147	0.0461008	ENSG00000133112
TRIM50	3.61341	2.60664	9.69765e-05	0.0141037	ENSG00000146755
RAB9BP1	5.59176	0.757627	2.96584e-05	0.00666608	ENSG00000232159
AC078880.3	7.80721	1.3813	5.19755e-08	0.000167054	ENSG00000271579
EHMT2-AS1	6.03956	1.00432	7.75857e-06	0.00330032	ENSG00000237080
AC021016.1	3.60285	2.57098	0.000411688	0.0403416	ENSG00000261338
AC118469.1	5.59176	0.757627	2.96584e-05	0.00666608	ENSG00000232918
DNM1P34	5.72104	0.801078	2.07994e-05	0.00541663	ENSG00000260357
AL592431.1	3.83841	1.73469	0.000520073	0.0474877	ENSG00000235215
OR8B5P	6.82854	1.27884	7.34421e-07	0.000694265	ENSG00000255030
AL365215.2	5.35343	0.962018	4.08853e-05	0.00821309	ENSG00000286958

### Sheet: late.pd.ctrl
gname	logFC	logCPM	PValue	FDR	ensemblID
COIL	2.50688	4.66332	4.60769e-05	0.0111537	ENSG00000121058
AL136040.1	4.59914	1.15197	3.67825e-05	0.00992751	ENSG00000273783
AC023787.2	-3.0048	3.08223	0.000210962	0.0277834	ENSG00000286525
HSPB1	2.14197	5.50829	4.11584e-05	0.0105088	ENSG00000106211
SLC22A25	-2.92149	3.62269	0.00020834	0.0276698	ENSG00000196600
KRT16P6	3.77502	1.15718	0.000248879	0.0298085	ENSG00000226145
MIR126	-6.31863	2.14264	0.000235279	0.0289156	ENSG00000199161
DLGAP5	2.28171	3.26459	0.000442301	0.0419445	ENSG00000126787
U91324.1	-4.02426	1.81049	0.000628364	0.0498709	ENSG00000229740
AL359976.1	3.01484	3.3292	5.94007e-06	0.00257432	ENSG00000230987
AC103996.2	3.33538	1.57393	0.000425388	0.0412088	ENSG00000258831
AP003498.1	5.56022	1.30061	1.03671e-05	0.00397049	ENSG00000254972
RNU6-972P	5.12474	1.15449	5.16839e-05	0.0119881	ENSG00000212510
AC079362.1	-2.77943	2.93605	0.00044524	0.0419445	ENSG00000257165
AC120114.1	3.21762	1.21135	0.000490155	0.0444744	ENSG00000247735
BMS1P11	2.9902	1.20639	0.000420999	0.0409039	ENSG00000225883
MKLN1-AS	2.11354	3.29423	0.000582617	0.0480712	ENSG00000236753
LAPTM4A-DT	5.73789	2.67204	9.23761e-09	3.87917e-05	ENSG00000223734
SCGB3A1	5.55141	1.34842	3.63078e-06	0.00193514	ENSG00000161055
SNRPGP10	5.29912	1.89785	5.38633e-06	0.00239721	ENSG00000235363
AC233290.1	4.53984	1.11966	0.000275019	0.0309153	ENSG00000257872
NDUFV2	-6.23846	2.05633	0.00031537	0.033835	ENSG00000178127
H2BC11	4.93961	2.93817	7.52481e-08	0.000123922	ENSG00000124635
AC011998.1	4.42782	1.04825	0.000226406	0.0285344	ENSG00000227241
AL121906.1	4.01616	0.940487	0.000625805	0.0497878	ENSG00000271803
AC012101.1	6.06697	1.48323	1.53212e-06	0.00109703	ENSG00000286603
RSKR	-7.2266	2.93631	9.74783e-06	0.00377723	ENSG00000167524
YBX3	2.53794	4.46544	2.02007e-05	0.00665349	ENSG00000060138
MTCH1	1.5293	7.58607	0.000407362	0.0401715	ENSG00000137409
KRT18P59	3.52091	3.18187	1.23823e-05	0.00448947	ENSG00000187686
RN7SL854P	4.98893	1.3204	2.48333e-05	0.00776589	ENSG00000239319
AC018695.8	5.10683	1.1584	3.96068e-05	0.0102121	ENSG00000286510
AC025470.1	-6.74732	2.39135	7.21154e-05	0.0143955	ENSG00000248586
RNU6ATAC20P	4.52413	0.975326	0.000367663	0.0374914	ENSG00000221363
ZNF776	3.31411	2.71589	4.4041e-06	0.00216504	ENSG00000152443
AP000428.2	4.05096	1.38817	0.000253624	0.030049	ENSG00000287289
PRKX	1.5458	5.43482	0.00021257	0.0277834	ENSG00000183943
AP000842.3	4.51892	1.09202	2.97508e-05	0.00882794	ENSG00000260209
AC083875.1	4.67934	1.19559	8.01565e-05	0.0153495	ENSG00000235429
H3P37	-4.08083	1.8374	0.000117173	0.0201006	ENSG00000270433
AP002478.1	-3.7332	2.98178	0.000313041	0.0336949	ENSG00000266401
RPS4XP1	4.08487	0.927525	0.00047107	0.0432191	ENSG00000214203
AC122718.1	5.1146	1.11071	6.51133e-05	0.0135736	ENSG00000250461
AC073188.3	4.40172	1.18979	7.06718e-05	0.0141934	ENSG00000230600
AL353704.1	4.48959	1.39374	1.14529e-05	0.00425735	ENSG00000285856
Z98043.1	3.85767	1.03464	0.000280618	0.0309838	ENSG00000279061
AC004869.2	4.34812	1.78729	0.000107817	0.0187892	ENSG00000240355
ZNF416	5.01279	2.54512	1.85459e-07	0.000254519	ENSG00000083817
AC110285.6	3.21451	1.40436	0.000519718	0.0458108	ENSG00000279692
FRMD7	-4.28419	2.22705	9.77214e-05	0.0174927	ENSG00000165694
RPL35P4	4.09578	1.16822	0.000561759	0.0467522	ENSG00000213783
RPL6P7	6.61315	2.00949	3.25088e-08	7.37102e-05	ENSG00000239212
AC105177.1	4.53966	1.12075	5.73615e-05	0.0125954	ENSG00000253672
RPL6P29	5.43546	1.24811	1.6876e-05	0.00579007	ENSG00000236243
AC079226.2	3.80515	2.72537	3.18905e-06	0.001811	ENSG00000248816
LINC00261	3.36306	2.21022	0.000361621	0.0372177	ENSG00000259974
AC124303.2	5.15277	1.5265	0.000446991	0.0419445	ENSG00000280234
AC011139.1	-4.28711	2.08372	0.000234521	0.0289156	ENSG00000283458
AC013477.1	4.02349	1.08946	0.000283799	0.0311583	ENSG00000201786
LAGE3	2.87598	2.49444	0.000137747	0.0219854	ENSG00000196976
RPL19P14	4.76513	1.18134	7.27031e-05	0.0144254	ENSG00000240870
LRTOMT	-6.01404	2.23151	0.000262124	0.0302524	ENSG00000184154
MTND2P8	4.55105	1.12797	0.000142886	0.0221992	ENSG00000237257
DUSP4	-3.90872	2.05615	5.59961e-05	0.0125466	ENSG00000120875
DEFB131B	3.17433	2.12447	0.000488748	0.0444693	ENSG00000225805
ISL1	3.44673	1.89181	0.000226979	0.0285344	ENSG00000016082
SIGLEC31P	4.42149	1.02151	0.000214234	0.0278902	ENSG00000268847
AC012213.3	4.28532	1.30348	0.000100693	0.0178309	ENSG00000266289
TEX45	3.02369	3.13856	4.31601e-05	0.0107715	ENSG00000198723
TMEM63A	2.79186	6.99848	1.36419e-10	1.20012e-06	ENSG00000196187
AL163636.1	3.3411	2.12186	0.000175063	0.0256269	ENSG00000199461
OR1D4	4.00166	1.16953	0.00046687	0.0431609	ENSG00000255095
AC008543.4	4.49374	1.17064	0.00012582	0.0206176	ENSG00000267089
GYG1P1	-6.07325	2.06211	0.000161694	0.0243163	ENSG00000251633
AC104457.1	4.62449	0.991463	0.000227854	0.0285355	ENSG00000215871
CRPP1	4.72292	1.03124	0.00017981	0.0258944	ENSG00000223603
LINC00479	4.87729	1.75143	4.55769e-06	0.0022076	ENSG00000236384
AL031778.1	3.49874	1.75749	0.000273348	0.0309153	ENSG00000287678
VNN3	3.74442	1.60467	0.000418784	0.0408091	ENSG00000093134
TRIM77	-6.56893	2.30162	4.64845e-05	0.0111537	ENSG00000214414
CKMT2-AS1	1.32724	6.2207	0.000497803	0.0447982	ENSG00000247572
EHD1	1.64213	5.0254	0.000430383	0.0414476	ENSG00000110047
AC092354.2	4.05274	1.036	0.000207455	0.0276638	ENSG00000272370
RPL9P28	5.71756	1.52239	1.15548e-06	0.000928248	ENSG00000242067
AL355102.3	4.04391	1.63411	0.000113134	0.0195094	ENSG00000258729
DAB1-AS1	-4.00183	2.18093	0.000176678	0.0256354	ENSG00000226759
KRTAP13-5P	5.16929	1.21424	3.12353e-05	0.00909363	ENSG00000233640
AL049697.1	3.22861	2.67239	0.000129843	0.0211715	ENSG00000213204
AC023790.2	-2.40145	3.25589	0.000209968	0.0277739	ENSG00000255621
AC003956.1	-5.8238	2.11193	0.000294221	0.0319827	ENSG00000268564
RN7SL335P	5.60277	1.7122	2.32991e-06	0.00150471	ENSG00000241037
AC027250.1	4.65397	1.01694	0.000211838	0.0277834	ENSG00000276605
AC129492.1	-6.46305	3.02994	3.80521e-06	0.00195831	ENSG00000214999
INKA1	3.6609	2.43063	3.67185e-05	0.00992751	ENSG00000185614
AC004801.7	4.91666	1.25382	3.68752e-05	0.00992751	ENSG00000279840
AL513478.2	4.44994	1.25408	7.70739e-05	0.0149642	ENSG00000284611
AC002996.1	2.59776	3.00868	3.14745e-05	0.00909363	ENSG00000257767
AL355388.2	-2.44215	5.12861	0.000389762	0.0390201	ENSG00000285677
AL354897.2	5.04643	2.22734	1.81754e-06	0.00124718	ENSG00000287930
AL731559.1	4.82823	1.01097	0.000200343	0.0270439	ENSG00000285994
AC012065.1	5.72127	1.83611	1.11582e-06	0.000918797	ENSG00000227047
CASP1	3.4333	1.95243	9.11469e-05	0.0165862	ENSG00000137752
FXYD6	-6.05347	2.40875	3.5865e-05	0.00992677	ENSG00000137726
RBMY3AP	4.1773	1.70286	0.000139971	0.0219854	ENSG00000231436
CDPF1P1	-5.08392	2.05399	0.000291224	0.0317618	ENSG00000227799
AL035078.1	1.51192	5.17745	0.000600692	0.0486118	ENSG00000254584
AC007527.1	-3.57094	2.26968	0.000117796	0.0201028	ENSG00000256306
LRRC15	4.51912	1.99488	4.26482e-06	0.00212834	ENSG00000172061
PHKA1-AS1	3.0724	2.76453	0.000132963	0.0213629	ENSG00000231944
JAG2	-2.45273	4.85523	4.73203e-05	0.0111537	ENSG00000184916
MANBAL	-2.18445	3.55039	0.000495855	0.0447451	ENSG00000101363
CNDP1	1.71859	5.32773	0.00034123	0.0356797	ENSG00000150656
AC087341.1	3.92274	1.44414	0.000289353	0.0316625	ENSG00000253407
SERPINB2	3.18447	2.61777	0.000620798	0.0495932	ENSG00000197632
HSPA2	1.84519	3.65623	0.0004927	0.0445826	ENSG00000126803
AL391156.1	4.95373	1.05673	0.000119764	0.0201971	ENSG00000259016
AC095032.2	3.5927	2.05095	0.000259103	0.0301558	ENSG00000230759
AL137058.1	-2.48521	3.63297	0.000242895	0.0294861	ENSG00000244471
LINC01126	3.99194	1.48572	0.000523199	0.0458108	ENSG00000279873
METTL21C	-4.93266	1.98516	0.000170629	0.0250893	ENSG00000139780
CTSLP3	-3.77541	2.2921	0.000346002	0.0360641	ENSG00000280913
AC103563.9	2.91945	1.67194	0.000594446	0.0482248	ENSG00000287362
OR56A5	4.58707	1.12475	7.57097e-05	0.014932	ENSG00000188691
OR2T29	5.53436	1.29397	1.15039e-05	0.00425735	ENSG00000182783
AL035252.3	-3.36299	2.05	0.000476726	0.0436164	ENSG00000277938
AP002856.2	-2.76806	3.18897	0.0004039	0.0399497	ENSG00000231698
AC073626.2	-6.39632	2.08759	0.000230092	0.0287066	ENSG00000236580
AC027290.2	5.67926	1.83938	4.82518e-05	0.0112714	ENSG00000280138
AC064852.1	3.68045	1.40005	4.7025e-05	0.0111537	ENSG00000241409
OR2AK2	4.36058	1.34225	7.72359e-05	0.0149642	ENSG00000187080
AC026408.1	4.29199	1.80357	0.000112889	0.0195094	ENSG00000286509
AC107396.1	3.85414	1.37484	0.000189742	0.0263964	ENSG00000251049
LINC01634	4.00385	2.03937	6.22457e-06	0.00266258	ENSG00000235295
AL355390.1	4.61012	0.973577	0.000321311	0.0341532	ENSG00000177596
AC114774.1	5.03889	1.35361	1.34666e-05	0.00476936	ENSG00000251501
MAD2L1BP	-3.40377	3.19317	5.11744e-06	0.00234102	ENSG00000124688
SAMD12-AS1	-1.88236	5.04893	0.000454903	0.0423252	ENSG00000281641
AHSA2P	2.00189	5.33126	0.000561554	0.0467522	ENSG00000173209
CEBPA	2.65177	2.77452	0.000120188	0.0201971	ENSG00000245848
SQSTM1	2.10425	5.36384	3.38037e-05	0.00961659	ENSG00000161011
RNA5SP202	3.53631	2.27336	1.19541e-06	0.000936861	ENSG00000201185
AC006305.3	4.06977	1.73772	4.47346e-05	0.0110784	ENSG00000267732
LINC01964	4.55124	1.27797	3.49366e-05	0.00983509	ENSG00000260840
KDM4D	-3.30288	2.44884	0.000162419	0.0243163	ENSG00000186280
AC084346.1	3.38663	1.5301	6.26379e-05	0.0134843	ENSG00000254057
CLDN22	3.96604	1.13838	0.000123245	0.0204439	ENSG00000177300
HEXA-AS1	3.52502	2.06295	0.000182263	0.0258944	ENSG00000260339
AC007342.5	4.23702	1.30249	0.000453402	0.0423252	ENSG00000262714
LINC02304	4.09406	1.06244	8.7346e-05	0.0161625	ENSG00000259110
AP001330.1	-4.04438	1.69024	0.000386119	0.0387732	ENSG00000253282
AC011199.1	3.63094	1.34544	0.000199056	0.0270439	ENSG00000280053
GDF6	-4.41129	2.00741	0.000154254	0.0234494	ENSG00000156466
AC009965.1	3.30609	1.62849	0.000592329	0.0482248	ENSG00000234714
RPL39	-3.38546	2.11913	0.000350957	0.0364652	ENSG00000198918
DEFB110	5.86816	1.84279	2.21246e-07	0.000280276	ENSG00000203970
LINC02619	5.21427	1.15402	4.21219e-05	0.0106721	ENSG00000249382
AL035665.1	4.12211	0.948948	0.000339572	0.0356193	ENSG00000229771
LINC00431	3.66803	1.70578	4.6138e-05	0.0111537	ENSG00000225760
KLK2	3.56945	2.43199	5.69606e-05	0.0125913	ENSG00000167751
LINC01777	4.07477	1.20377	0.000154492	0.0234494	ENSG00000235054
CNTNAP4	5.41059	1.6182	3.96697e-06	0.00201015	ENSG00000152910
LINC01583	3.19041	1.60324	8.95714e-05	0.0164772	ENSG00000259518
SUMO2P10	5.62705	1.33904	7.23442e-06	0.00294173	ENSG00000235424
RNU6-961P	4.39052	1.06529	0.000262689	0.0302524	ENSG00000200763
AL158167.1	-3.27763	2.07572	0.000615854	0.0495932	ENSG00000287402
RNU2-65P	5.84387	2.57784	1.0253e-08	3.87917e-05	ENSG00000222094
AC068700.2	-3.58826	1.78516	0.000232237	0.0288649	ENSG00000286675
SOCS7	-2.46458	3.01895	0.000258024	0.0301366	ENSG00000274211
AC026333.1	5.0897	1.10577	6.49897e-05	0.0135736	ENSG00000255972
AC092933.2	3.23197	2.17646	0.000418574	0.0408091	ENSG00000286661
AC021683.2	-2.57917	3.29328	0.00018567	0.0261343	ENSG00000267506
SNHG15	2.463	2.81369	0.000526027	0.0458108	ENSG00000232956
AC011824.3	3.54141	1.32604	0.00012327	0.0204439	ENSG00000265697
LINC02483	4.35319	1.46232	2.13912e-05	0.00684042	ENSG00000251383
RNU6-1085P	5.78143	1.59393	2.99797e-06	0.00178053	ENSG00000200446
TCF4-AS2	4.49801	2.08285	2.47631e-06	0.00153891	ENSG00000267402
EFL1P2	5.79656	1.42684	3.35914e-06	0.00187525	ENSG00000248998
AC005280.2	5.47556	2.25609	3.92077e-07	0.000394975	ENSG00000284930
CXCL10	4.27137	1.03325	0.000322575	0.0341532	ENSG00000169245
AC090360.1	2.38754	2.50365	0.000456365	0.0423416	ENSG00000267127
SAMD9L	-3.55439	2.65608	0.000410795	0.0403891	ENSG00000177409
GTPBP10	1.90524	4.01696	0.000555959	0.0467522	ENSG00000105793
RN7SKP281	-6.27869	1.99307	0.000332773	0.0350177	ENSG00000222404
SNORD115-14	5.07587	1.48313	0.000586636	0.0480712	ENSG00000199960
AC009682.1	4.48136	1.06805	0.000223866	0.028469	ENSG00000287201
AP000462.2	3.74279	1.23984	0.000281057	0.0309838	ENSG00000256315
AC067930.4	3.98711	0.989202	0.000237527	0.0290834	ENSG00000255050
AL122008.3	4.38147	1.49709	5.57807e-05	0.0125466	ENSG00000233332
TBX5	2.6754	2.63866	0.000305342	0.0330649	ENSG00000089225
AC010132.2	5.2152	2.1088	2.93954e-07	0.000358592	ENSG00000234983
NCCRP1	4.21329	1.78299	6.6485e-05	0.0137724	ENSG00000188505
SNRPEP11	4.17787	0.962705	0.000527136	0.0458108	ENSG00000230299
AC005858.3	6.65599	2.04941	2.45907e-08	7.36311e-05	ENSG00000280398
AC034238.2	5.43313	1.33565	6.62147e-06	0.00276065	ENSG00000248029
LGALS17A	5.07289	1.21363	1.96774e-05	0.00654663	ENSG00000226025
RAB9B	6.56014	1.90473	6.56207e-08	0.000120075	ENSG00000123570
GRM2	-2.63745	3.19146	0.000191301	0.0263964	ENSG00000164082
C1QC	4.08399	2.04945	1.93988e-06	0.00130396	ENSG00000159189
AL035425.2	3.37154	1.27227	0.000525253	0.0458108	ENSG00000260548
PAQR6	2.12712	6.70526	6.75462e-05	0.0138185	ENSG00000160781
CCL11	4.01733	1.51241	0.000382739	0.0386302	ENSG00000172156
VAX1	-3.55597	1.51467	0.000620852	0.0495932	ENSG00000148704
AC010368.1	4.74859	1.37337	0.000102095	0.0179824	ENSG00000250886
SERPINA11	-4.6275	2.227	0.000276893	0.0309153	ENSG00000186910
AC020983.1	4.47599	1.08249	0.000105501	0.0184834	ENSG00000243099
AL138921.1	2.69984	2.27752	0.000416631	0.0408091	ENSG00000227492
Z80897.1	3.62703	0.96413	0.000323521	0.0341532	ENSG00000286485
ZNF506	5.30251	1.60901	0.000244397	0.0294861	ENSG00000081665
BX842568.1	6.57225	1.80957	9.7694e-08	0.000146261	ENSG00000214071
AC008429.4	7.53986	2.71419	6.5849e-10	3.61478e-06	ENSG00000254328
AL161668.1	4.23787	2.21889	5.11285e-06	0.00234102	ENSG00000178107
MIR4284	4.48455	1.5347	5.84309e-05	0.0126747	ENSG00000265724
AC048347.1	5.88304	1.38247	3.70143e-06	0.00193514	ENSG00000280024
RN7SL443P	5.23948	1.15939	3.72762e-05	0.00992751	ENSG00000241229
CNOT10-AS1	-3.11999	2.73386	0.000562099	0.0467522	ENSG00000251224
AL353600.2	4.57724	1.96326	1.74746e-05	0.00590884	ENSG00000287278
RPS17P11	4.40917	1.5084	0.000195654	0.0268511	ENSG00000244621
THUMPD1P1	4.82108	1.52462	2.06403e-05	0.00673099	ENSG00000215317
AC003982.1	4.45414	2.34731	2.1076e-06	0.00138836	ENSG00000256695
CSP1	4.53289	1.08758	0.000183012	0.0258944	ENSG00000228872
IRX3	3.97509	1.41555	5.22321e-05	0.0120305	ENSG00000177508
DYRK2	-2.96878	3.23771	0.000221375	0.028469	ENSG00000127334
FGF23	1.75181	4.12265	0.000534015	0.0459039	ENSG00000118972
SPAG5	-6.76148	2.52111	5.45747e-05	0.0124828	ENSG00000076382
ADM5	4.14905	1.29259	9.54556e-05	0.0172748	ENSG00000224420
ATP5PO	5.1146	1.11071	6.51133e-05	0.0135736	ENSG00000241837
AC087636.1	-3.27709	3.33227	0.00019154	0.0263964	ENSG00000258773
LINC02432	-3.29868	2.66854	0.00027492	0.0309153	ENSG00000248810
AL512791.2	3.9182	1.18388	2.6271e-05	0.00793843	ENSG00000275198
ZNF844	-6.17072	2.02563	0.00037171	0.0377871	ENSG00000223547
AL359382.2	3.99504	0.937954	0.000454802	0.0423252	ENSG00000287473
KCNMB1	-4.18611	2.28485	0.000148751	0.023002	ENSG00000145936
RPL21P23	4.76606	1.02529	0.00018318	0.0258944	ENSG00000236776
OR2L13	3.00486	1.61236	0.000468767	0.0431609	ENSG00000196071
AC104057.1	5.65498	2.03324	6.42434e-07	0.000615785	ENSG00000230386
AC022447.1	5.0602	1.52238	5.45862e-06	0.00239721	ENSG00000248378
ZBP1	2.5749	1.69717	0.000531695	0.0458441	ENSG00000124256
CRISP1	-3.61006	3.5882	3.02728e-06	0.00178053	ENSG00000124812
AL359220.1	2.98272	3.9463	0.000130513	0.0211759	ENSG00000247287
AL121583.1	3.35382	1.56168	0.000142184	0.0221948	ENSG00000277692
AL021707.8	-5.53092	1.58547	0.000586715	0.0480712	ENSG00000273096
MRGPRX2	-5.38326	2.19665	5.8492e-05	0.0126747	ENSG00000183695
AC007326.3	-3.92534	1.69039	0.000506694	0.0453253	ENSG00000283583
AC005888.1	2.34153	2.51593	0.000432887	0.0414476	ENSG00000286386
HLA-A	3.1814	2.07425	3.55946e-05	0.00992677	ENSG00000206503
AC114801.2	4.21409	1.01263	0.000403372	0.0399497	ENSG00000248926
AL606490.1	-3.78965	1.52216	0.000542027	0.0461419	ENSG00000225055
AL445383.1	4.9773	1.22937	2.52618e-05	0.00777615	ENSG00000258406
AC062020.1	5.37433	1.27149	1.27417e-05	0.00456167	ENSG00000237856
E2F4P1	3.85989	0.962326	0.00056122	0.0467522	ENSG00000231276
TUBB4BP4	4.639	1.16413	9.8267e-05	0.0174952	ENSG00000254961
AC145207.2	2.40098	3.10881	9.00477e-05	0.0164772	ENSG00000262413
AC023141.1	5.13861	1.23623	7.00246e-05	0.0141497	ENSG00000223836
RNU4-41P	4.21387	0.966072	0.000276504	0.0309153	ENSG00000201296
OR4C1P	4.39571	1.38312	8.26176e-05	0.0156389	ENSG00000254576
AC004453.2	3.71812	1.21891	0.000149644	0.0230318	ENSG00000279853
AC060780.1	4.62023	1.2154	3.02477e-05	0.00889525	ENSG00000267002
AL138885.2	4.8547	1.27345	3.96864e-05	0.0102121	ENSG00000228478
RPS27AP13	4.581	1.14014	0.000118539	0.0201254	ENSG00000244159
LOXL4	2.68442	1.70825	0.000503046	0.0451467	ENSG00000138131
FOXD2-AS1	5.40652	1.31031	1.24037e-05	0.00448947	ENSG00000237424
CSF3	4.04966	1.09249	0.000400614	0.0398641	ENSG00000108342
CPB2	-2.92263	2.81886	0.000183087	0.0258944	ENSG00000080618
RNU6-175P	4.74808	1.21079	6.85732e-05	0.0139419	ENSG00000252705
AL356867.2	4.32742	1.23657	0.000251505	0.0299055	ENSG00000252920
SLC5A6	1.86053	4.433	0.000438313	0.0417246	ENSG00000138074
LINC02517	6.15175	2.21603	2.78774e-08	7.37102e-05	ENSG00000249145
AL731563.1	4.98273	1.10402	8.10331e-05	0.0154277	ENSG00000232646
AC093524.1	4.93378	1.2991	4.74091e-05	0.0111537	ENSG00000260255
AC136601.1	6.44462	1.72047	1.98589e-07	0.000261637	ENSG00000253698
RN7SL643P	4.48136	1.06805	0.000223866	0.028469	ENSG00000243124
FAM218A	3.86443	1.16356	7.63853e-05	0.0149642	ENSG00000250486
YY1	2.02529	7.78534	2.18969e-05	0.0069348	ENSG00000100811
AC091564.5	2.88795	2.37599	0.000586186	0.0480712	ENSG00000255410
AC063944.2	6.23738	1.68236	3.78582e-07	0.000394975	ENSG00000272597
AC108449.1	2.63593	3.33491	0.000139611	0.0219854	ENSG00000254129
XPNPEP2	2.67855	3.36588	0.000175867	0.0256307	ENSG00000122121
AL359771.2	4.42506	1.22798	4.31684e-05	0.0107715	ENSG00000253085
AC079777.1	4.46766	0.922553	0.000444032	0.0419445	ENSG00000280083
ADIPOR1P1	3.99923	1.68292	8.65637e-05	0.0161082	ENSG00000232497
AC073648.2	5.04173	1.67009	8.20122e-06	0.00329419	ENSG00000249347
AC015909.4	-6.33981	2.05315	0.000219622	0.028469	ENSG00000263176
AL009178.3	-3.63747	2.05077	0.000583014	0.0480712	ENSG00000285212
VNN1	4.07095	3.35912	1.09268e-06	0.000918797	ENSG00000112299
LINC01429	-2.59255	3.74632	7.90196e-05	0.0152203	ENSG00000227964
LRCOL1	3.45351	1.62036	0.00042794	0.0413345	ENSG00000204583
AC004129.2	6.67044	1.99429	3.15295e-08	7.37102e-05	ENSG00000234406
TATDN2	5.45695	2.15523	3.31369e-07	0.000376355	ENSG00000157014
AL031651.2	-7.44529	3.16482	4.86446e-06	0.00228887	ENSG00000277829
AC002563.1	3.39589	1.28209	0.000542154	0.0461419	ENSG00000255692
IL1R2	-2.7053	3.02448	0.000578901	0.0480284	ENSG00000115590
AC008725.1	-4.36432	2.21605	0.000548116	0.0465291	ENSG00000270442
AL132799.1	5.21703	2.17131	3.08963e-07	0.00036344	ENSG00000286405
CCDC103	5.53119	1.32155	6.31173e-06	0.00266525	ENSG00000167131
AC005005.2	5.49875	1.7388	7.34403e-07	0.000653758	ENSG00000235573
MCCC1-AS1	4.96533	1.2736	1.56627e-05	0.00548811	ENSG00000243368
AC103810.4	3.70896	1.75572	6.7451e-05	0.0138185	ENSG00000266155
AL512652.2	-6.31863	2.14264	0.000235279	0.0289156	ENSG00000279135
HHLA3-AS1	4.5952	1.11723	0.000124305	0.0204711	ENSG00000226088
AC009014.4	6.53352	1.95092	5.29451e-08	0.00010258	ENSG00000277859
SIGLECL1	-4.03206	2.63583	0.000510122	0.0454105	ENSG00000179213
DNAJB1	3.3965	7.42881	4.86011e-08	0.000100048	ENSG00000132002
SERPINH1	3.55141	4.99601	7.27184e-08	0.000123922	ENSG00000149257
AL021937.1	3.58264	2.17058	3.87023e-05	0.010117	ENSG00000230736
SPR	2.79893	1.81695	0.000435	0.0415292	ENSG00000116096
RTP4	4.12581	1.15653	0.000166246	0.0247766	ENSG00000136514
IGKV6D-41	4.48136	1.06805	0.000223866	0.028469	ENSG00000211626
Z95114.4	3.79503	1.52142	0.000123519	0.0204439	ENSG00000279927
PLP1	1.62162	5.80317	0.000530978	0.0458441	ENSG00000123560
AL139824.1	4.48509	1.27714	0.000225774	0.0285344	ENSG00000230843
RN7SL843P	-6.29849	2.4444	0.000131704	0.0212644	ENSG00000239547
LINC02873	-3.21734	3.18379	0.000537359	0.0459714	ENSG00000175728
HOXD12	7.81261	2.87509	1.45748e-10	1.20012e-06	ENSG00000170178
UNC93B2	5.42873	2.04012	7.03103e-07	0.000643281	ENSG00000155070
AC023141.5	5.88304	1.38247	3.70143e-06	0.00193514	ENSG00000230271
C9orf116	-3.33066	2.54141	0.000191076	0.0263964	ENSG00000160345
AC099552.2	3.77898	1.17387	0.000525891	0.0458108	ENSG00000225612
TMEM139	5.70957	1.84116	3.9573e-07	0.000394975	ENSG00000178826
AC004540.2	2.80113	3.3851	4.72292e-05	0.0111537	ENSG00000225792
MRPS18AP1	6.22976	1.58064	6.54354e-07	0.000615785	ENSG00000229759
MAST4-AS1	5.3001	1.43702	3.1557e-06	0.001811	ENSG00000229666
AKR1B10P2	4.53289	1.08758	0.000183012	0.0258944	ENSG00000263355
AC002524.1	5.26378	1.32709	8.60002e-06	0.00337213	ENSG00000233247
AC073464.2	4.15429	0.99164	0.000507788	0.0453253	ENSG00000234837
SNORD94	-6.22553	2.06942	0.000257359	0.0301366	ENSG00000208772
SLC6A19	3.79348	1.44615	0.000317596	0.0339632	ENSG00000174358
MNX1-AS1	6.30933	2.16111	2.39387e-08	7.36311e-05	ENSG00000243479
TPI1P2	4.51358	2.44786	1.64234e-06	0.00115093	ENSG00000230359
PFN1P6	4.66365	1.02218	0.000205704	0.0275418	ENSG00000227212
AF038458.1	4.16916	1.24133	0.000268295	0.0305041	ENSG00000267113
PCDHA11	-6.28957	2.09693	0.000268579	0.0305041	ENSG00000249158
IL9RP4	3.78652	1.51764	0.000268488	0.0305041	ENSG00000262081
LINC01095	2.87365	3.47477	0.000281269	0.0309838	ENSG00000248809
LINC01994	2.30699	3.05655	0.000383522	0.0386302	ENSG00000241098
AC093157.3	5.22933	1.1978	3.38684e-05	0.00961659	ENSG00000252765
AL445205.1	5.73457	1.44211	3.66439e-06	0.00193514	ENSG00000284928
SNHG25	2.19487	3.88942	0.00061907	0.0495932	ENSG00000266402
ADGRA1-AS1	-3.45899	2.97231	2.57899e-05	0.00786519	ENSG00000256925
AC120057.1	5.4773	1.52374	2.72738e-06	0.00166355	ENSG00000262067
TMEM81	4.02869	1.99442	8.40768e-06	0.00333643	ENSG00000174529
AC009974.2	3.05742	1.21343	0.000553618	0.0467522	ENSG00000286154
SCO1	-2.05883	4.68009	0.00053008	0.0458441	ENSG00000133028
AC125611.1	4.29678	2.28478	2.43883e-06	0.00153891	ENSG00000257464
AC130448.1	7.14698	2.36932	1.05998e-08	3.87917e-05	ENSG00000279202
PCDHGB6	5.97453	1.52024	1.46847e-06	0.00107482	ENSG00000253305
AC007620.2	3.59344	1.62636	3.83928e-05	0.0101163	ENSG00000242539
LINC01241	-2.78986	2.95295	0.000523819	0.0458108	ENSG00000236306
CDK2AP2	2.33511	3.76087	0.000151384	0.0231913	ENSG00000167797
TPTEP2	-5.59816	2.29885	0.000200284	0.0270439	ENSG00000244627
AC080089.1	4.15201	1.29794	9.72506e-05	0.0174927	ENSG00000221245
CR559946.2	4.24942	1.13784	0.000256996	0.0301366	ENSG00000279182
HSPD1P9	5.41074	1.26307	1.08945e-05	0.00412453	ENSG00000228036
OR1L1	4.87468	1.51563	2.93726e-05	0.00879497	ENSG00000173679
RPL5P34	3.96151	2.21862	1.7581e-05	0.00590884	ENSG00000234009
PCAT18	-3.10562	2.10603	0.000245985	0.0295694	ENSG00000265369
AC027796.4	-3.13104	1.92774	0.000609648	0.0492157	ENSG00000262903
AC104806.2	1.80782	6.04111	0.000169017	0.0250761	ENSG00000250075
SPATA12	2.92878	2.16292	0.000551474	0.0466938	ENSG00000186451
SRSF6	6.57836	2.50608	7.84833e-07	0.000680264	ENSG00000124193
AC140479.3	3.1835	1.90626	0.000306184	0.0330649	ENSG00000261760
RNF17	-1.96828	5.54726	0.000519675	0.0458108	ENSG00000132972
PGAM4P2	5.0897	1.10577	6.49897e-05	0.0135736	ENSG00000248488
AC090559.2	5.74044	1.39079	4.65811e-06	0.00222354	ENSG00000270072
AC004233.3	-3.52021	2.26855	0.000561507	0.0467522	ENSG00000274367
AC113615.1	-6.28957	2.09693	0.000268579	0.0305041	ENSG00000251408
TMEM70	2.98291	4.58967	1.22309e-06	0.000936861	ENSG00000175606
C1QL3	-2.24499	4.33381	0.000589387	0.0481703	ENSG00000165985
AC074281.2	3.68829	1.47119	8.47759e-05	0.0159558	ENSG00000285896
AC096589.2	3.44239	1.8499	0.000398906	0.0398145	ENSG00000287048
AP005597.3	4.37364	1.27351	0.000139115	0.0219854	ENSG00000255283
LINC02214	-3.36623	2.57545	0.000280226	0.0309838	ENSG00000251311
PNPLA4	-3.20573	2.5499	0.000524809	0.0458108	ENSG00000006757
AC009396.3	3.47705	1.77141	0.000362719	0.0372177	ENSG00000258874
AC023934.1	5.43546	1.24811	1.6876e-05	0.00579007	ENSG00000263189
LINC01561	2.97355	1.30132	0.000375863	0.0380917	ENSG00000177234
AL596276.2	6.34632	1.87856	1.16567e-07	0.000166928	ENSG00000234108
AC018865.2	4.39057	1.42054	0.000156654	0.0236684	ENSG00000286058
KLRB1	2.93207	1.78153	0.000469126	0.0431609	ENSG00000111796
RPS8P4	-4.01742	1.93524	0.000244019	0.0294861	ENSG00000227437
BTF3P2	4.80414	1.00689	0.000199988	0.0270439	ENSG00000258282
Z99496.2	3.39628	1.57692	0.000169828	0.0250835	ENSG00000286339
GAPT	5.62705	1.33904	7.23442e-06	0.00294173	ENSG00000175857
NLRP14	2.5899	3.18138	0.000621854	0.0495932	ENSG00000158077
VAMP2	-4.46751	2.8926	0.000189448	0.0263964	ENSG00000220205
AL020996.2	3.58657	1.08384	0.000358858	0.0371688	ENSG00000255054
RNU6-11P	2.3146	4.16371	6.50015e-05	0.0135736	ENSG00000201104
AL158837.1	3.9298	1.96392	8.53602e-05	0.0159745	ENSG00000227907
SGK3	2.29389	3.01789	0.000478277	0.0436371	ENSG00000104205
AL512361.1	6.5044	1.98755	3.35687e-08	7.37102e-05	ENSG00000258401
AARSD1	5.35465	1.20726	2.49927e-05	0.00776589	ENSG00000266967
AC012229.1	4.0014	1.41496	0.000251289	0.0299055	ENSG00000259734
TMEM52	3.01548	2.04257	0.000238456	0.029089	ENSG00000178821
AC011477.2	3.71806	1.89112	5.6795e-05	0.0125913	ENSG00000267565
BNIP3P17	6.18187	1.71658	3.65409e-07	0.000394975	ENSG00000271524
RN7SKP188	5.55785	1.72922	5.25482e-06	0.00237093	ENSG00000222721
DMBX1	3.3678	2.49384	2.13022e-05	0.00684042	ENSG00000197587
AL049610.1	4.72869	1.01455	0.000222665	0.028469	ENSG00000180284
OR2AF1P	4.38049	0.932964	0.000535176	0.0459039	ENSG00000235730
AC084116.2	3.51952	2.37904	5.56323e-05	0.0125466	ENSG00000253427
EDNRA	1.86706	4.86326	0.000256611	0.0301366	ENSG00000151617
KCNJ5	-2.86145	2.68624	0.000432777	0.0414476	ENSG00000120457
