## Supplementary material for "Dissecting the molecular landscape of Parkinson’s disease and Parkinson’s disease dementia using highly efficient snRNA-seq (HIF-snRNA-seq)": All-tablrs: opc.xlsx

### Sheet: early.pd.ctrl
gname	logFC	logCPM	PValue	FDR	ensemblID
PTPRT-AS1	5.34845	3.23667	2.11984e-05	0.00872468	ENSG00000227599
MT1H	6.86424	3.83529	1.92927e-07	0.000643906	ENSG00000205358
AC004449.1	6.67148	3.57523	4.25987e-07	0.000995234	ENSG00000261204
AC024243.1	4.803	3.09619	0.000117201	0.0203798	ENSG00000272969
LINC01360	4.49726	3.36007	0.0001759	0.0287382	ENSG00000233973
AL049820.1	5.33786	3.51287	3.79925e-05	0.0120079	ENSG00000233044
RNU6-519P	4.60641	3.03082	0.000344273	0.0399385	ENSG00000222522
LINC02417	3.87233	3.30702	0.000379577	0.0413437	ENSG00000257048
PDE2A-AS1	4.71416	3.80668	1.63497e-05	0.00830385	ENSG00000255808
AL122008.4	4.62244	3.16486	0.000371636	0.0411494	ENSG00000236244
AC009093.10	3.53288	4.36924	0.00033583	0.0399385	ENSG00000284685
AC093270.2	5.83073	3.40184	3.63579e-06	0.00369317	ENSG00000243160
AP000553.8	4.40387	3.30015	0.000115917	0.0203798	ENSG00000286127
RN7SL336P	4.68372	3.20163	0.000256626	0.0345799	ENSG00000264017
AC091390.3	5.07283	3.46768	5.02267e-05	0.0133346	ENSG00000239486
AP003064.1	4.79081	3.28919	0.000116832	0.0203798	ENSG00000255126
CLEC1A	4.21202	3.03803	0.000333487	0.0399385	ENSG00000150048
LINC01594	3.93023	3.94304	0.000377673	0.0413437	ENSG00000225328
AC100835.2	4.47015	3.0144	0.000336171	0.0399385	ENSG00000275527
AC097494.1	4.68197	3.05944	0.000194867	0.0291136	ENSG00000249727
AL135746.1	4.61488	3.04462	0.0003492	0.0399385	ENSG00000259028
MIR3663HG	5.82406	3.78305	1.34852e-06	0.00214914	ENSG00000234474
AC091181.2	5.21979	3.19808	4.9552e-05	0.0133067	ENSG00000286732
SUCNR1	5.16808	3.18026	4.58457e-05	0.0133067	ENSG00000198829
MYO19	4.746	3.07407	0.00019845	0.0291136	ENSG00000278259
AL008638.2	4.61488	3.04462	0.0003492	0.0399385	ENSG00000236858
AL353152.2	4.97636	3.13082	7.3545e-05	0.0164865	ENSG00000286281
SNAI2	4.58845	3.18404	0.000376911	0.0413437	ENSG00000019549
SYNGR2	3.77985	4.06945	0.000311776	0.0399385	ENSG00000108639
AL390786.1	4.83716	3.0962	0.00011354	0.0203798	ENSG00000233258
HEYL	4.69406	3.3849	3.64039e-05	0.0119219	ENSG00000163909
RPS26P41	4.58029	3.03734	0.000344219	0.0399385	ENSG00000237139
AP000770.1	4.97636	3.13082	7.3545e-05	0.0164865	ENSG00000278945
AC097375.2	4.27366	3.19272	0.000387404	0.0417093	ENSG00000249818
AL353680.1	4.54439	3.02961	0.000342852	0.0399385	ENSG00000238185
AP006219.2	5.57533	3.31027	9.98628e-06	0.00638023	ENSG00000286499
AP003555.1	5.28414	3.38529	2.76238e-05	0.0109385	ENSG00000254605
AC008505.1	4.70268	3.15025	6.97248e-05	0.0164865	ENSG00000283462
AL138900.1	5.50365	3.28624	1.44338e-05	0.00775352	ENSG00000228239
LINC00489	4.85439	3.27475	0.000115605	0.0203798	ENSG00000225759
AC023781.1	4.64248	3.03867	0.000345677	0.0399385	ENSG00000285683
AL354950.3	3.7404	3.31795	0.000365548	0.0410591	ENSG00000287997
AC076966.1	4.86589	3.10279	0.000118362	0.0203798	ENSG00000201957
AC120114.2	5.02851	3.14458	7.47729e-05	0.0164865	ENSG00000278713
AC097501.1	4.47015	3.0144	0.000336171	0.0399385	ENSG00000250375
LINC01806	5.44723	3.268	2.11771e-05	0.00872468	ENSG00000227403
SPTY2D1	3.50541	4.37222	0.000418261	0.0446202	ENSG00000179119
SLC26A2	3.70953	4.6075	0.000256973	0.0345799	ENSG00000155850
AC007992.1	4.97636	3.13082	7.3545e-05	0.0164865	ENSG00000183663
LINC00459	4.68197	3.05944	0.000194867	0.0291136	ENSG00000229307
NPM1P24	5.42816	3.26171	2.12861e-05	0.00872468	ENSG00000215086
AC036108.3	4.24201	3.3443	0.000247675	0.0344648	ENSG00000261616
AC010996.1	4.86744	3.08737	0.000110544	0.0203798	ENSG00000287016
AC012443.2	4.82965	3.15754	7.29915e-05	0.0164865	ENSG00000286207
SOX18	4.9363	3.29231	7.97155e-05	0.0169068	ENSG00000203883
LINC01712	4.40457	3.43102	9.55718e-05	0.019416	ENSG00000231364
ATP5PDP1	4.68197	3.05944	0.000194867	0.0291136	ENSG00000261679
OR4A44P	5.02851	3.14458	7.47729e-05	0.0164865	ENSG00000255053
AC004925.1	4.64897	3.05225	0.000350443	0.0399385	ENSG00000279419
KATNBL1P1	5.30685	3.22395	3.20371e-05	0.0110175	ENSG00000271026
AC087439.1	6.98294	3.72968	3.77808e-07	0.000980748	ENSG00000253358
AC140481.4	4.93546	3.21792	3.13214e-05	0.0110175	ENSG00000282944
CALHM5	7.62411	4.11777	5.2191e-09	6.09669e-05	ENSG00000178033
LINC02793	4.68197	3.05944	0.000194867	0.0291136	ENSG00000285823
AC073578.1	5.64724	3.41182	1.97378e-05	0.00872468	ENSG00000256209
AP001363.1	4.24863	3.03615	0.000340009	0.0399385	ENSG00000250659
RNU6-703P	5.63816	3.77657	1.37984e-06	0.00214914	ENSG00000252755
AL109610.1	5.57533	3.31027	9.98628e-06	0.00638023	ENSG00000225785
SPRYD7P1	4.76137	3.2115	0.000257189	0.0345799	ENSG00000234404
FBXL21P	5.12135	3.28793	7.69176e-05	0.0164865	ENSG00000164616
LINC02273	7.75959	4.2009	1.96543e-09	4.59184e-05	ENSG00000245954
GSTA10P	7.45695	4.00291	1.87981e-08	0.000146393	ENSG00000230845
AL389915.1	5.30297	3.20503	3.04863e-05	0.0110175	ENSG00000236005
NHLH2	4.38492	3.88996	3.8974e-05	0.0121033	ENSG00000177551
CIBAR1P2	4.86589	3.10279	0.000118362	0.0203798	ENSG00000230219
AC093462.1	4.64823	3.28624	0.000116707	0.0203798	ENSG00000277324
SIGLEC9	4.33408	4.69853	1.01044e-05	0.00638023	ENSG00000129450
LINC01221	6.19209	4.28917	4.08215e-08	0.000236582	ENSG00000235492
AC073257.1	4.92221	3.11689	0.000120379	0.0203798	ENSG00000232140
BX293995.1	5.95183	3.41839	3.54037e-06	0.00369317	ENSG00000235991
AC006441.3	5.30379	3.83938	3.61487e-05	0.0119219	ENSG00000265784
LINC00603	3.82322	5.1741	5.33834e-05	0.0137055	ENSG00000250048
AC023813.1	5.25802	3.18743	4.91284e-05	0.0133067	ENSG00000259912
AC034236.2	4.64399	3.31445	8.0326e-05	0.0169068	ENSG00000271918
REELD1	5.22555	3.3817	3.08918e-05	0.0110175	ENSG00000250673
AC007450.4	4.51209	3.02913	0.000342128	0.0399385	ENSG00000278654
AC084064.1	3.84978	3.31968	0.000349795	0.0399385	ENSG00000261472
AC013410.2	5.25802	3.18743	4.91284e-05	0.0133067	ENSG00000237617
AC020934.2	4.746	3.07407	0.00019845	0.0291136	ENSG00000267735
LINC02790	3.92916	4.09325	0.000226081	0.0321825	ENSG00000237435
LNX2	3.79207	5.51745	1.24462e-05	0.00745589	ENSG00000139517
TFF3	4.47015	3.0144	0.000336171	0.0399385	ENSG00000160180
AL139120.1	4.15376	3.20041	0.000252321	0.0345799	ENSG00000233340
SPATA31A7	4.68197	3.05944	0.000194867	0.0291136	ENSG00000276040
GPS2P2	4.94179	3.13173	7.35013e-05	0.0164865	ENSG00000230951
AC048344.1	4.47566	3.02142	0.000338765	0.0399385	ENSG00000257530
LINC01283	5.46039	3.66859	4.46685e-06	0.00416624	ENSG00000234191
AL160314.1	5.97037	3.45574	1.83659e-06	0.00225833	ENSG00000242061
AL355102.5	4.80722	3.08852	0.000201875	0.0291136	ENSG00000259036
GAL	4.84659	3.51846	3.80337e-05	0.0120079	ENSG00000069482
CYCSP35	5.34845	3.23667	2.11984e-05	0.00872468	ENSG00000233549
AC097375.3	4.35027	3.06725	0.000193078	0.0291136	ENSG00000251249
AP002453.1	5.74302	3.35777	6.72879e-06	0.00547899	ENSG00000254730
ESAM	4.92829	3.78732	6.86583e-06	0.00547899	ENSG00000149564
SHMT2	5.21712	3.96653	1.70424e-06	0.00225833	ENSG00000182199
MMP12	5.4224	3.2357	2.12619e-05	0.00872468	ENSG00000262406
AC011506.1	4.86589	3.10279	0.000118362	0.0203798	ENSG00000242411
AC025171.2	4.05844	3.19481	0.000383454	0.0414751	ENSG00000215068
CNDP1	3.54722	5.57707	6.09125e-05	0.0153021	ENSG00000150656
RPL35AP23	5.07881	3.15819	7.59553e-05	0.0164865	ENSG00000264217
AL355602.1	5.53994	3.29831	1.44594e-05	0.00775352	ENSG00000284694
ASTN2-AS1	5.26834	4.18948	2.32471e-06	0.00271561	ENSG00000229105
SLAMF9	5.42816	3.26171	2.12861e-05	0.00872468	ENSG00000162723
AC008750.6	5.21979	3.19808	4.9552e-05	0.0133067	ENSG00000268889
AL691515.2	4.95943	3.75295	8.87614e-06	0.00638023	ENSG00000238054
AP003080.1	4.88791	3.11765	0.000120293	0.0203798	ENSG00000254506
AC092755.2	4.47015	3.0144	0.000336171	0.0399385	ENSG00000259238
DNM1P51	3.77672	4.26566	0.00035309	0.0400448	ENSG00000235370
TAF1A-AS1	6.5415	3.75412	3.41255e-07	0.000980748	ENSG00000225265
RNU7-74P	4.68197	3.05944	0.000194867	0.0291136	ENSG00000239010
SLPI	6.09228	3.47338	1.79902e-06	0.00225833	ENSG00000124107
AL358942.1	6.14538	3.5274	9.48754e-07	0.00201507	ENSG00000225580
LINC00477	4.62218	3.24375	0.000167749	0.0277952	ENSG00000197503
AC069285.2	5.55835	3.50958	7.66294e-06	0.00577514	ENSG00000227148
AC113423.2	4.36686	3.50312	0.000369496	0.0411494	ENSG00000253447
LINC01095	4.85012	3.85865	5.23913e-05	0.0136002	ENSG00000248809
C1DP5	5.26399	3.21108	3.19644e-05	0.0110175	ENSG00000254965
BLNK	4.34247	4.17417	8.21292e-05	0.017132	ENSG00000095585
RPS4XP10	5.07226	3.13729	7.43503e-05	0.0164865	ENSG00000244217
AC117569.1	4.21187	3.02882	0.000334925	0.0399385	ENSG00000264587
SSXP3	5.50365	3.28624	1.44338e-05	0.00775352	ENSG00000225198
AC007787.1	5.12738	3.17164	4.80995e-05	0.0133067	ENSG00000267610
AP003969.1	4.54439	3.02961	0.000342852	0.0399385	ENSG00000255233
AC130650.1	4.47067	3.62214	3.93721e-05	0.0121033	ENSG00000262529
RNU6-796P	5.93826	3.41272	3.59096e-06	0.00369317	ENSG00000212388
AC106738.1	4.65037	3.17874	0.000380469	0.0413437	ENSG00000259711
AC006059.3	5.13882	3.18633	4.88381e-05	0.0133067	ENSG00000285539
AC005515.1	4.65228	3.25609	0.000115847	0.0203798	ENSG00000269460
AP000428.1	4.47015	3.0144	0.000336171	0.0399385	ENSG00000287208
AC128687.2	5.07881	3.15819	7.59553e-05	0.0164865	ENSG00000273394
FAM86FP	4.02338	3.29986	0.00035773	0.0403751	ENSG00000164845
FOXQ1	4.17788	4.18391	0.000206524	0.0296013	ENSG00000164379
RBM17P2	4.97636	3.13082	7.3545e-05	0.0164865	ENSG00000273999
AC037459.1	5.99672	3.46624	1.81065e-06	0.00225833	ENSG00000248235
LAMB2	3.3768	5.06882	0.000267841	0.0355544	ENSG00000172037
AL138878.2	5.46641	3.27404	1.44067e-05	0.00775352	ENSG00000234115
AC009410.1	4.746	3.07407	0.00019845	0.0291136	ENSG00000286772
AC027688.2	4.746	3.07407	0.00019845	0.0291136	ENSG00000260620
RASSF10	5.64357	3.33382	7.03547e-06	0.00547899	ENSG00000189431
AL512770.1	4.43825	3.01365	0.00033531	0.0399385	ENSG00000228302
AC139491.4	3.72776	4.85928	5.08492e-05	0.0133482	ENSG00000251458
POLHP1	4.85845	3.08515	0.000201629	0.0291136	ENSG00000232970
ADAT1	3.3998	5.59531	9.28837e-05	0.0190389	ENSG00000065457
AC025575.2	4.68197	3.05944	0.000194867	0.0291136	ENSG00000258053
AC008549.1	5.37466	3.43837	2.06182e-05	0.00872468	ENSG00000248709
TMEM252	4.80722	3.08852	0.000201875	0.0291136	ENSG00000181778
HOXC-AS2	5.34845	3.23667	2.11984e-05	0.00872468	ENSG00000250133
AC010745.5	4.47015	3.0144	0.000336171	0.0399385	ENSG00000285354
FOXJ1	4.45838	3.25855	0.00016901	0.027807	ENSG00000129654
SKA2P1	5.34257	3.21179	3.20675e-05	0.0110175	ENSG00000232387
OR10Q2P	4.746	3.07407	0.00019845	0.0291136	ENSG00000272900
C19orf54	4.46417	3.6094	0.000227287	0.0321825	ENSG00000188493
PNPO	5.38549	3.60188	1.49228e-05	0.00775352	ENSG00000108439
EPS8L3	4.3803	3.44488	9.29007e-05	0.0190389	ENSG00000198758
AL139327.1	4.47015	3.0144	0.000336171	0.0399385	ENSG00000121388
LINC02180	6.56292	4.25592	7.50157e-08	0.000292099	ENSG00000261749
AC011495.2	5.03065	3.78686	4.50946e-06	0.00416624	ENSG00000268636
AC036103.1	5.62587	3.44374	1.49342e-05	0.00775352	ENSG00000261002
MEX3B	4.89974	3.24061	0.000164443	0.0276395	ENSG00000183496
LINC01856	5.22471	3.53149	7.63129e-05	0.0164865	ENSG00000237574
EEF1A1P21	5.60986	3.3221	1.0003e-05	0.00638023	ENSG00000249542
AC096589.1	5.0504	3.13297	0.000119272	0.0203798	ENSG00000286889
AC090424.1	5.34798	3.23716	3.08239e-05	0.0110175	ENSG00000256630
CD300A	4.9626	3.52034	2.61939e-05	0.0105512	ENSG00000167851
AL352984.1	4.67865	3.9754	2.01165e-05	0.00872468	ENSG00000258386
ZNF72P	5.57533	3.31027	9.98628e-06	0.00638023	ENSG00000184624
AC026304.1	6.09753	3.50735	1.28613e-06	0.00214914	ENSG00000268129
FOXR2	6.07299	3.4972	1.30298e-06	0.00214914	ENSG00000189299
AC021851.2	2.97018	6.3902	0.000109165	0.0203798	ENSG00000287621
AC113391.2	4.4404	3.21719	0.000241415	0.0339769	ENSG00000251446
TFPI2	5.07881	3.15819	7.59553e-05	0.0164865	ENSG00000105825
AC010745.1	5.21979	3.19808	4.9552e-05	0.0133067	ENSG00000226041
AC083902.1	4.53835	3.10944	0.000116946	0.0203798	ENSG00000248676
AC025262.1	4.55918	3.0995	0.000106149	0.0203798	ENSG00000280181
NCCRP1	4.59199	3.12431	0.000119083	0.0203798	ENSG00000188505
PDCD6-AHRR	4.47498	3.41374	0.000120005	0.0203798	ENSG00000286169
MSL3P1	4.24504	3.22669	0.000248189	0.0344648	ENSG00000224287
AC073195.1	6.09076	3.5324	4.75745e-06	0.00416624	ENSG00000271855
DINOL	4.80722	3.08852	0.000201875	0.0291136	ENSG00000285244
DIO2	3.245	5.03946	0.000345418	0.0399385	ENSG00000211448
RPL21P11	4.42291	3.32538	0.000371594	0.0411494	ENSG00000242571
MORN5	3.72577	4.14983	0.000420195	0.0446229	ENSG00000185681
AC130814.1	5.07881	3.15819	7.59553e-05	0.0164865	ENSG00000287284
AL121796.1	4.92221	3.11689	0.000120379	0.0203798	ENSG00000250681
PMEL	5.27046	3.80223	1.07347e-05	0.00659987	ENSG00000185664
C5orf64-AS1	5.21979	3.19808	4.9552e-05	0.0133067	ENSG00000251575
RPL39P15	4.68197	3.05944	0.000194867	0.0291136	ENSG00000231414
DIS3L2P1	4.18209	3.70402	0.000264276	0.0352815	ENSG00000223788
LINC02166	4.40096	3.93504	3.67409e-05	0.0119219	ENSG00000260259
PXDC1	4.34559	4.12362	6.02537e-05	0.0153012	ENSG00000168994
ZBTB20-AS2	5.85535	3.38452	4.81481e-06	0.00416624	ENSG00000241295
AVPR1A	5.26399	3.21108	3.19644e-05	0.0110175	ENSG00000166148
AC004448.3	4.96938	3.11148	0.000119956	0.0203798	ENSG00000265126
AL512310.1	4.47015	3.0144	0.000336171	0.0399385	ENSG00000257142
PKDREJ	4.92221	3.11689	0.000120379	0.0203798	ENSG00000130943
AC005609.5	3.45872	4.36499	0.000393059	0.0421241	ENSG00000279726
RN7SKP242	4.47015	3.0144	0.000336171	0.0399385	ENSG00000251776
EHMT2-AS1	5.34825	3.23692	2.06728e-05	0.00872468	ENSG00000237080
FOXD1	4.28821	3.82292	0.000165778	0.0276649	ENSG00000251493
AC005550.2	4.22796	3.3447	0.00025754	0.0345799	ENSG00000237070
LINC01626	5.15092	3.17845	4.8179e-05	0.0133067	ENSG00000223765
AC008073.1	7.31549	3.9166	5.06319e-08	0.000236582	ENSG00000223754
AC019254.1	5.30685	3.22395	3.20371e-05	0.0110175	ENSG00000259182
AC011396.1	4.9283	3.20371	4.86576e-05	0.0133067	ENSG00000248842
AC006445.3	4.65325	3.49172	0.000273786	0.0361382	ENSG00000286297

### Sheet: late.pd.ctrl
gname	logFC	logCPM	PValue	FDR	ensemblID
AC021220.2	4.3403	3.67183	0.000131957	0.0256439	ENSG00000287060
COPS5	4.53387	4.94991	5.43694e-07	0.000743237	ENSG00000121022
GADD45G	4.06463	5.34202	1.33211e-07	0.000317655	ENSG00000130222
LINC01011	4.72398	3.77237	5.12205e-05	0.0147522	ENSG00000244041
AC000082.1	4.35472	4.04145	1.82333e-05	0.00749642	ENSG00000287652
HSPB1	2.51562	5.5542	0.000387655	0.0474052	ENSG00000106211
TREML3P	5.70566	4.26573	2.22207e-07	0.000441561	ENSG00000184106
SENP3	4.06407	3.71764	8.2039e-05	0.0200039	ENSG00000161956
FOXD3-AS1	-4.94641	4.21412	0.000189986	0.0317261	ENSG00000230798
LINC02218	3.46269	4.51218	0.000153602	0.0286155	ENSG00000249662
GLIPR1L2	-3.56741	5.03117	0.000226046	0.0341158	ENSG00000180481
AC022535.3	-4.77148	4.11891	0.000336718	0.0448569	ENSG00000287246
AL929288.1	4.99663	4.70903	3.26803e-07	0.000586004	ENSG00000225006
AC015922.1	5.10734	3.90531	9.96701e-06	0.00579691	ENSG00000233090
AC011731.1	-5.41074	4.4462	3.62049e-05	0.0123335	ENSG00000266495
SNORD3B-1	3.69029	5.33576	3.9185e-06	0.00333716	ENSG00000265185
LINC02424	4.8789	3.87007	1.46316e-05	0.00670972	ENSG00000258220
SH3BP4	3.227	4.4819	0.00012143	0.0254002	ENSG00000130147
AC120036.3	4.20204	3.72115	8.18757e-05	0.0200039	ENSG00000254348
DBI	3.9792	4.45283	1.4195e-05	0.00670972	ENSG00000155368
AL359220.1	3.89669	4.46931	9.46736e-06	0.00579691	ENSG00000247287
AC002101.1	3.2923	4.11436	0.000351955	0.0460264	ENSG00000261018
CHEK2P1	4.51362	3.71754	8.20436e-05	0.0200039	ENSG00000275828
AC023283.1	4.12298	3.60141	0.000371598	0.0464799	ENSG00000287655
CD180	5.7152	4.27925	1.94481e-07	0.0004216	ENSG00000134061
MFSD13B	3.26657	3.94265	0.000249626	0.0361675	ENSG00000230872
AC011477.1	-4.87011	4.14656	0.00025627	0.0368133	ENSG00000267481
AC090559.1	2.93298	6.00621	2.18534e-05	0.00831749	ENSG00000255197
GPN3	3.17128	5.54399	1.73931e-05	0.00740634	ENSG00000111231
PSME1	4.28398	3.65483	0.000168678	0.0302428	ENSG00000092010
AL030996.1	-4.772	4.1113	0.000338603	0.0448573	ENSG00000229733
AL356094.2	-4.74672	4.63978	6.84469e-05	0.0185476	ENSG00000288085
MEIOC	3.40145	4.37273	0.000153379	0.0286155	ENSG00000180336
SNORD15B	5.76976	4.20742	3.44043e-07	0.000586004	ENSG00000207445
RGS16	3.65806	4.72821	2.19744e-05	0.00831749	ENSG00000143333
AL162414.1	3.33597	5.97694	3.01421e-06	0.00276449	ENSG00000227531
SNHG8	4.61161	4.11414	9.62157e-06	0.00579691	ENSG00000269893
RNU6-659P	4.50253	3.71401	8.221e-05	0.0200039	ENSG00000252263
AC023983.2	3.65429	3.58755	0.000375007	0.0465751	ENSG00000273321
CIRBP-AS1	4.20366	3.84959	0.000129748	0.0256439	ENSG00000267493
C1orf232	5.97433	4.41201	5.0268e-08	0.000299673	ENSG00000282872
ACADL	2.81677	6.05841	4.70033e-05	0.0140105	ENSG00000115361
AC016553.1	4.21225	4.01403	9.26422e-05	0.0218727	ENSG00000248145
TAL1	3.11779	4.34271	0.000387338	0.0474052	ENSG00000162367
AC093904.4	-4.83162	4.14137	0.00027942	0.0394263	ENSG00000261104
AL451123.1	4.05546	3.81132	0.000161301	0.0293617	ENSG00000285103
AC011407.1	-3.84797	5.17482	0.00015877	0.0291234	ENSG00000287814
VKORC1	4.72438	3.74871	8.03728e-05	0.0200039	ENSG00000167397
RPSAP76	-4.87309	4.17467	0.000230457	0.0344642	ENSG00000235332
AC007179.1	2.62109	6.38954	7.63779e-05	0.0200039	ENSG00000231815
AC003043.2	4.24953	3.6427	0.000216742	0.0333338	ENSG00000285486
LRP2BP	-3.37761	5.9601	4.17647e-05	0.0129947	ENSG00000109771
TMEM63A	2.79712	6.77509	1.64321e-05	0.00712437	ENSG00000196187
GADD45A	3.55582	3.86437	0.000127966	0.0256439	ENSG00000116717
CHI3L1	3.18287	4.71116	0.000133349	0.0256439	ENSG00000133048
AL353593.1	3.2826	4.48042	0.000175217	0.0307223	ENSG00000269934
AL021391.1	4.2352	4.00022	0.00010874	0.0233605	ENSG00000232363
HLA-DPA1	4.37164	3.67896	0.000131392	0.0256439	ENSG00000231389
AC002480.1	4.15154	3.59852	0.000372291	0.0464799	ENSG00000232759
METTL26	2.78142	5.5945	0.000126434	0.0256439	ENSG00000130731
Z69667.1	-4.95008	4.22888	0.000187563	0.0317261	ENSG00000286901
AC105940.2	3.91379	3.61015	0.000221382	0.0336247	ENSG00000234775
C1orf226	2.86391	5.15209	0.000178063	0.0308794	ENSG00000239887
TPSP2	5.38501	4.09346	1.27242e-06	0.00131922	ENSG00000260284
AC083864.2	3.95258	3.96289	4.24591e-05	0.0129947	ENSG00000232930
GSTA5	4.28979	4.10916	4.19983e-05	0.0129947	ENSG00000182793
TUBA1C	2.79775	6.08023	4.26859e-05	0.0129947	ENSG00000167553
AC083843.3	3.70215	4.07646	6.53487e-05	0.0180987	ENSG00000279518
AL359764.2	3.05664	4.92731	0.000190263	0.0317261	ENSG00000287516
GNAT3	4.29831	3.87082	0.000106607	0.0231906	ENSG00000214415
MPRIP-AS1	3.96153	3.63506	0.000217776	0.0333338	ENSG00000225442
AC007877.1	3.29851	4.28376	0.000354519	0.0460264	ENSG00000287255
AC114546.1	3.56748	3.90023	8.73101e-05	0.0209641	ENSG00000259181
ALDH1A3	3.99215	3.69791	0.00012996	0.0256439	ENSG00000184254
LINC01872	4.52901	3.97406	3.58421e-05	0.0123335	ENSG00000268318
AC234771.4	3.74147	3.93629	0.000214227	0.0333338	ENSG00000236491
AP002893.1	4.52593	4.14644	7.08194e-06	0.00505543	ENSG00000255301
FERMT1	3.79654	4.95676	1.34804e-05	0.00670972	ENSG00000101311
LINC02664	3.09101	4.80618	0.000248459	0.0361675	ENSG00000272381
AC144831.1	4.19946	3.63294	0.000218069	0.0333338	ENSG00000261888
CCNB1	3.69326	4.25484	0.000191574	0.0317261	ENSG00000134057
TPST2	2.36176	6.77783	0.00017051	0.0303431	ENSG00000128294
RPL36AP35	4.86146	3.87417	1.45675e-05	0.00670972	ENSG00000231810
ZNF517	-3.97418	4.79019	9.71398e-05	0.0223316	ENSG00000197363
ZNF134	-4.1048	4.53527	0.00013623	0.0259884	ENSG00000213762
RNU6ATAC5P	4.38544	3.69082	0.000103904	0.0229416	ENSG00000210839
AP000289.1	-4.84846	4.17278	0.000250257	0.0361675	ENSG00000226527
GLRA2	-4.43122	5.40581	7.32111e-06	0.00505543	ENSG00000101958
SPTY2D1OS	2.80898	5.74133	7.6954e-05	0.0200039	ENSG00000247595
BTBD1	-3.01604	5.50881	0.00032801	0.0442828	ENSG00000064726
AC011754.1	-4.78919	4.37253	0.000328695	0.0442828	ENSG00000224879
ARID5A	3.15176	5.04256	9.69381e-05	0.0223316	ENSG00000196843
DCAF15	4.73618	3.91691	9.84857e-06	0.00579691	ENSG00000132017
SRL	3.25717	4.61112	0.0003256	0.0442828	ENSG00000185739
AC104581.2	6.42984	4.61862	4.50323e-09	5.3692e-05	ENSG00000262730
AC073311.1	5.03642	4.0778	1.71082e-06	0.00169984	ENSG00000226680
AL078612.1	4.36327	3.96227	4.24915e-05	0.0129947	ENSG00000255252
PYHIN1	4.66434	4.32935	4.75283e-06	0.00390814	ENSG00000163564
STARD6	4.11155	3.97557	3.57767e-05	0.0123335	ENSG00000174448
CRYZL2P-SEC16B	3.87502	3.60758	0.000370143	0.0464799	ENSG00000254154
AC008127.2	4.83788	3.81509	2.69589e-05	0.00977611	ENSG00000257572
AL118558.4	4.68103	4.06453	1.33831e-05	0.00670972	ENSG00000272444
AC007848.1	4.40519	3.69876	0.000103419	0.0229416	ENSG00000255983
LINC00364	3.73537	4.13895	0.000235122	0.0348243	ENSG00000230040
ZNF10	4.94376	3.85688	1.77558e-05	0.00742814	ENSG00000256223
AL137026.3	4.46354	3.95163	4.30503e-05	0.0129947	ENSG00000287901
FP565260.1	3.50987	3.9447	0.000212276	0.0333338	ENSG00000275464
AC116317.2	3.86096	3.89262	8.79143e-05	0.0209641	ENSG00000288588
LINC01819	4.88656	4.4007	2.43457e-06	0.00232219	ENSG00000231826
AL606469.1	-5.65695	4.62598	6.60314e-05	0.0180987	ENSG00000224215
AC114550.2	4.6741	3.77021	5.13475e-05	0.0147522	ENSG00000253343
GNLY	3.66619	3.8241	0.000191586	0.0317261	ENSG00000115523
AC097059.1	4.58571	3.74386	6.52179e-05	0.0180987	ENSG00000236098
SMPD2	3.56163	4.25728	0.000213569	0.0333338	ENSG00000135587
CASC20	5.34059	4.23755	3.70305e-07	0.000588686	ENSG00000229876
NECAP2	3.09693	5.97241	1.38656e-05	0.00670972	ENSG00000157191
CCRL2	4.9426	3.88801	1.20471e-05	0.00668082	ENSG00000121797
ULBP3	5.50941	4.18045	5.84066e-07	0.000743237	ENSG00000131019
SSTR2	5.94251	4.3586	7.80166e-08	0.000317655	ENSG00000180616
DDX11	-3.64792	5.00629	0.000264276	0.0375115	ENSG00000013573
KLF2P2	4.02862	3.71803	0.000102298	0.0229416	ENSG00000230646
CCDC26	2.165	7.12233	0.000260929	0.0372582	ENSG00000229140
AC114550.3	4.21089	3.61044	0.000369482	0.0464799	ENSG00000253774
POLR1A	-3.48655	5.74146	0.000132573	0.0256439	ENSG00000068654
STAG2	2.11485	7.68933	0.000202029	0.0327727	ENSG00000101972
AL590138.1	4.87199	3.87964	1.44833e-05	0.00670972	ENSG00000287220
RPS4XP15	-5.19245	4.33753	8.13329e-05	0.0200039	ENSG00000240721
SPATA6L	-2.41699	7.37744	0.00021192	0.0333338	ENSG00000106686
AC011266.1	4.20638	3.61731	0.000283299	0.0395061	ENSG00000279034
AL352979.2	-4.69769	4.08569	0.00041013	0.0498978	ENSG00000258985
LINC02159	6.04403	4.46821	2.68119e-08	0.000213119	ENSG00000253417
SEC11C	-3.93877	5.02566	5.09077e-05	0.0147522	ENSG00000166562
LIF	4.10624	4.06254	1.54287e-05	0.00681318	ENSG00000128342
LINC02298	-4.73087	4.54575	0.000119787	0.0252783	ENSG00000257556
STPG4	-4.8034	4.9605	7.42012e-06	0.00505543	ENSG00000239605
AC143336.1	-4.88887	4.17089	0.000231245	0.0344642	ENSG00000278824
CLEC3A	3.45179	4.21787	0.000311963	0.0430003	ENSG00000166509
MT1G	3.92723	4.7861	1.42813e-05	0.00670972	ENSG00000125144
INSM2	4.16907	3.60715	0.000370244	0.0464799	ENSG00000168348
BIRC3	3.69288	3.80034	0.000236893	0.0348701	ENSG00000023445
ZSCAN23	4.26666	4.21886	1.51973e-05	0.00681318	ENSG00000187987
STRADA	4.46802	5.14362	1.30677e-07	0.000317655	ENSG00000266173
AC092597.1	4.24393	3.78848	4.10485e-05	0.0129947	ENSG00000242262
AC012485.3	-5.14763	4.29197	9.83316e-05	0.0223316	ENSG00000283635
AL137127.1	3.23536	4.01134	0.000336715	0.0448569	ENSG00000272084
GUCA1B	2.88059	5.44636	9.7803e-05	0.0223316	ENSG00000112599
GAB4	5.4892	4.18756	5.77743e-07	0.000743237	ENSG00000215568
AC006372.3	4.09288	4.40402	2.07319e-05	0.00810449	ENSG00000234210
AL353600.1	4.70068	3.81185	2.70579e-05	0.00977611	ENSG00000273012
RNU6-1008P	5.06624	3.94027	6.88432e-06	0.00505543	ENSG00000206887
HHIPL2	3.41198	4.43439	0.000171872	0.030359	ENSG00000143512
HMGN1P10	4.72345	3.77778	4.15554e-05	0.0129947	ENSG00000244101
SLC18A1	4.20456	4.5679	1.99428e-05	0.00797363	ENSG00000036565
KIF19	3.2873	4.51071	0.000201168	0.0327727	ENSG00000196169
OSGIN1	3.95297	4.13451	3.58045e-05	0.0123335	ENSG00000140961
LHFPL3-AS1	2.9535	5.02154	0.000324508	0.0442828	ENSG00000226869
SH2D6	3.64043	4.5789	0.000188886	0.0317261	ENSG00000152292
AC010931.1	3.61508	3.93527	0.000214467	0.0333338	ENSG00000248540
OXT	-5.02507	4.22624	0.000149529	0.028299	ENSG00000101405
TSTD2	-4.43405	4.65041	7.12956e-05	0.0191024	ENSG00000136925
AC016912.2	3.58215	3.76222	0.000364369	0.0464799	ENSG00000284608
ZNF454	3.29617	5.29234	8.43841e-06	0.00558951	ENSG00000178187
BPIFB3	5.76561	4.33535	1.26319e-07	0.000317655	ENSG00000186190
PAICSP1	4.9918	4.0594	1.34643e-05	0.00670972	ENSG00000226055
AC127459.3	4.94858	3.90618	9.958e-06	0.00579691	ENSG00000280400
HDAC8	5.52691	4.12554	9.35356e-07	0.00106212	ENSG00000147099
FKBP9P1	3.82061	3.9591	0.000178703	0.0308794	ENSG00000176826
LINC00824	2.53369	6.37317	0.000109725	0.0233617	ENSG00000254275
AL356317.2	5.20326	4.13866	9.1642e-07	0.00106212	ENSG00000287370
VCPKMT	4.12472	5.46847	9.95059e-08	0.000317655	ENSG00000100483
AC090283.1	5.01142	3.94096	6.8776e-06	0.00505543	ENSG00000264488
AC069421.3	4.89316	4.83585	8.39854e-08	0.000317655	ENSG00000287206
ZMYND15	4.03044	3.75614	5.21978e-05	0.014818	ENSG00000141497
PRR18	3.96696	3.83278	0.000157928	0.0291234	ENSG00000176381
CFHR4	4.173	3.61863	0.00028306	0.0395061	ENSG00000134365
SKIV2L	3.87336	4.01559	0.000106977	0.0231906	ENSG00000204351
MYLIP	3.21301	5.0924	3.73849e-05	0.0125561	ENSG00000007944
AC020905.1	4.53856	4.09507	1.12582e-05	0.00639198	ENSG00000266928
SLC40A1	-4.5263	5.17526	5.32529e-06	0.00423289	ENSG00000138449
HSD3B1	-4.35255	4.9928	2.00628e-05	0.00797363	ENSG00000203857
LINC01049	4.03717	3.66304	0.000132677	0.0256439	ENSG00000234384
ZSCAN12	3.11565	3.9163	0.000355148	0.0460264	ENSG00000158691
AC104083.1	3.67081	3.60522	0.000370696	0.0464799	ENSG00000260244
EFCC1	-3.91089	4.5475	0.000380588	0.0470233	ENSG00000114654
LINC02045	4.25039	3.8577	0.00012876	0.0256439	ENSG00000243347
GATB	2.43889	5.91448	0.000296018	0.0410398	ENSG00000059691
AC004704.1	3.52367	4.7682	2.39334e-05	0.00891742	ENSG00000249815
MT1L	4.02805	3.63968	0.000217146	0.0333338	ENSG00000260549
NXPE4	4.50053	3.72472	8.17115e-05	0.0200039	ENSG00000137634
OIP5-AS1	6.62805	4.76016	9.18673e-10	2.19067e-05	ENSG00000247556
SRD5A3	2.69641	5.79004	0.00016265	0.029383	ENSG00000128039
