## Supplementary material for "Dissecting the molecular landscape of Parkinson’s disease and Parkinson’s disease dementia using highly efficient snRNA-seq (HIF-snRNA-seq)": All-tablrs: astrocyte.xlsx

### Sheet: early.pdd.ctrl
gname	logFC	logCPM	PValue	FDR	ensemblID
OR13C1P	4.18037	1.60588	8.13244e-05	0.0165955	ENSG00000235248
AC010618.2	3.47274	2.3334	0.000354666	0.0439802	ENSG00000269161
KRT8P35	4.46891	1.1342	0.000361404	0.0439802	ENSG00000242841
AL590096.1	3.53891	2.01235	7.61515e-05	0.0158486	ENSG00000277020
RPL18AP17	4.79021	1.23671	0.000118342	0.0217486	ENSG00000227952
AC093835.1	5.17431	2.2667	4.2074e-07	0.000347952	ENSG00000251298
LINC01817	4.48364	2.15596	5.338e-06	0.00215067	ENSG00000231420
MIR126	7.32662	3.00976	6.23565e-09	1.5074e-05	ENSG00000199161
ATP5PBP4	4.85585	1.18815	0.000178056	0.0277543	ENSG00000214025
TCF15	3.49284	1.71883	0.000242808	0.0340647	ENSG00000125878
AC034232.1	5.47689	1.93251	1.93707e-05	0.00565934	ENSG00000250583
GNRH2	4.51643	1.62774	1.38513e-05	0.00453429	ENSG00000125787
AP003498.1	7.07101	2.11039	1.08404e-07	0.000131027	ENSG00000254972
TIGAR	5.50146	1.65127	0.00017414	0.0277543	ENSG00000078237
CAVIN3	3.2941	1.88123	0.000262302	0.0355306	ENSG00000170955
PON1	3.95815	4.47575	9.13962e-07	0.000552349	ENSG00000005421
AC092079.2	4.35345	1.40484	7.95105e-05	0.0163314	ENSG00000286495
AC091860.2	5.9538	1.62765	6.75194e-07	0.00049032	ENSG00000251125
AC092675.1	4.53651	2.21472	9.30425e-06	0.00338393	ENSG00000222000
AC068616.2	2.58445	3.94876	0.00020622	0.0307141	ENSG00000287026
BX842570.1	3.54844	1.54104	5.65854e-05	0.0124353	ENSG00000286431
DUSP9	-4.15999	2.60348	0.000383184	0.0456134	ENSG00000130829
RETN	4.71779	1.23045	0.000150693	0.0251898	ENSG00000104918
OR52A5	4.03401	2.36527	1.43155e-05	0.00463792	ENSG00000171944
AC025428.1	3.89771	1.79016	9.4465e-05	0.0184389	ENSG00000224504
LINC00317	3.60514	2.04967	0.000126108	0.0229078	ENSG00000238265
PSEN2	-3.71664	3.94455	4.48221e-05	0.0105118	ENSG00000143801
LARS2-AS1	3.40738	1.96902	5.12469e-05	0.011488	ENSG00000232455
PTP4A1P2	5.69138	1.31045	2.36311e-05	0.00663064	ENSG00000255807
MIR145	6.19233	1.52736	2.56162e-06	0.00123848	ENSG00000276365
LINC02404	5.39591	1.67082	1.19713e-05	0.0040252	ENSG00000257893
KRT43P	5.59673	3.07257	4.89802e-07	0.000384813	ENSG00000236473
LINC01450	5.02383	2.26547	1.88788e-06	0.00102291	ENSG00000232458
RPS27P15	4.11003	1.75564	0.00010659	0.0201788	ENSG00000218459
MARCHF10-DT	4.06035	3.97337	2.29185e-07	0.000225074	ENSG00000265000
AC233699.1	4.30088	1.50256	3.64643e-05	0.00895534	ENSG00000261499
AC022535.2	-5.23547	3.04846	0.000183355	0.0283848	ENSG00000286687
AL096701.3	6.48206	2.3051	2.39544e-06	0.00121418	ENSG00000240591
U73169.1	6.19233	1.52736	2.56162e-06	0.00123848	ENSG00000213600
AC092639.1	4.90229	1.30863	6.95845e-05	0.0147754	ENSG00000248755
GOSR2	5.77398	1.32639	1.7231e-05	0.00522696	ENSG00000108433
AC034236.2	3.37923	1.89925	0.0002352	0.0335972	ENSG00000271918
VPREB3	3.59576	1.25185	0.000362124	0.0439802	ENSG00000128218
GYG1P1	4.08591	1.82803	0.000244664	0.0341724	ENSG00000251633
OR4A18P	4.69092	1.4641	0.000338349	0.0425318	ENSG00000254637
AC098798.1	5.49095	1.46548	1.07055e-05	0.00373813	ENSG00000250511
SDHAF2	7.13553	2.16163	7.34361e-08	0.000104972	ENSG00000167985
RBM14	6.77964	1.893	9.07682e-08	0.000118853	ENSG00000239306
AC091868.2	5.95699	2.81317	4.71234e-10	1.85113e-06	ENSG00000249293
AC092073.1	3.62899	1.87209	0.000252686	0.0345257	ENSG00000266953
AC010163.3	3.95114	1.41727	0.000139274	0.024298	ENSG00000288090
LINCADL	4.0577	1.3821	4.36006e-05	0.0103022	ENSG00000287148
AC020915.1	6.06578	1.46169	4.62887e-06	0.00193956	ENSG00000268201
FXYD6	4.79943	1.64016	2.19904e-05	0.00634009	ENSG00000137726
AL513548.2	4.59036	1.26294	3.46214e-05	0.00863502	ENSG00000271071
LINC01745	4.85585	1.18815	0.000178056	0.0277543	ENSG00000225919
FAM27E3	3.46979	2.45001	0.000122068	0.0223029	ENSG00000274026
ZNF603P	3.10328	3.05053	0.000111441	0.0209709	ENSG00000216901
AL008723.2	4.04904	1.84257	2.70643e-05	0.00726943	ENSG00000273325
AL024474.1	4.64307	1.11307	0.000310821	0.0398688	ENSG00000216475
LIMD2	6.31291	1.59478	8.9909e-07	0.000552349	ENSG00000136490
RHOA-IT1	7.15582	2.14644	7.34862e-08	0.000104972	ENSG00000235908
AL121904.1	4.30931	1.38848	0.000187987	0.0288179	ENSG00000238129
AC138409.1	4.16405	1.5088	3.34502e-05	0.00846809	ENSG00000215156
SLC52A3	-4.98673	2.74524	0.000149034	0.0251804	ENSG00000101276
OR2V1	3.8084	1.90561	0.000214128	0.0314448	ENSG00000185372
GPR22	4.15582	1.48138	8.26092e-05	0.0167489	ENSG00000172209
ALDH1A1	-2.36821	4.6616	0.000270745	0.0362061	ENSG00000165092
AC245297.2	6.14763	1.75069	7.60015e-07	0.000497588	ENSG00000272755
AL008729.1	3.45731	2.16224	0.000210005	0.0309841	ENSG00000215022
AL133338.2	4.56794	1.17123	0.000266715	0.0358196	ENSG00000270987
RNA5SP343	6.54541	2.00997	8.48071e-08	0.000115876	ENSG00000284736
OXER1	5.08883	3.00336	3.64756e-05	0.00895534	ENSG00000162881
AC145098.1	4.60865	2.86085	1.54886e-06	0.000869189	ENSG00000248996
AC114501.3	4.46891	1.1342	0.000361404	0.0439802	ENSG00000238124
C2orf66	4.05661	2.51798	2.39174e-05	0.00665158	ENSG00000187944
OR1A1	3.66634	2.52469	4.73459e-05	0.0109011	ENSG00000172146
AL033543.1	5.38207	1.58831	0.000289667	0.0379505	ENSG00000279175
AC005823.1	6.52003	1.72646	3.31604e-07	0.000281648	ENSG00000249658
AC082651.3	3.68002	2.20329	0.000197503	0.02984	ENSG00000243491
PTMAP8	4.51614	1.3441	2.87081e-05	0.00751818	ENSG00000243014
AL023803.2	5.20279	2.00375	2.255e-06	0.00116173	ENSG00000274825
SCHIP1	7.60806	2.53484	3.31214e-09	9.46248e-06	ENSG00000151967
AC112907.3	3.821	2.93658	1.69611e-05	0.00522696	ENSG00000263826
AC020910.5	4.66846	1.1407	0.000155697	0.0255888	ENSG00000274104
LINC00463	3.88325	3.51703	1.31072e-06	0.00076279	ENSG00000234056
ZNF426	2.54049	4.71639	6.08657e-05	0.0132831	ENSG00000130818
CASC23	4.56561	1.45882	0.000156337	0.0255888	ENSG00000255420
AL163540.1	2.59218	4.43444	3.041e-05	0.00783331	ENSG00000204790
CXCR3	4.8911	1.40589	2.44334e-05	0.00671662	ENSG00000186810
RPL13P6	4.49576	1.14052	0.000228224	0.0330514	ENSG00000213176
AC099654.4	5.47903	1.45835	1.18664e-05	0.0040252	ENSG00000274299
AP002414.2	3.63349	1.43903	0.000404367	0.0474998	ENSG00000256616
RNU6-412P	4.64307	1.11307	0.000310821	0.0398688	ENSG00000252243
AC021683.2	-3.28144	3.27225	0.000252103	0.0345257	ENSG00000267506
AC080089.2	3.38844	2.16706	0.000249851	0.0345257	ENSG00000286241
AC244230.2	2.3764	4.3451	0.000186696	0.0287603	ENSG00000285402
AC078814.1	5.76231	1.60651	3.78466e-06	0.00167516	ENSG00000257235
AC105362.1	5.96889	2.0045	1.18012e-06	0.000699742	ENSG00000250865
CLUHP10	5.42927	1.43567	1.57542e-05	0.00505194	ENSG00000282511
AL355312.2	4.71033	1.29558	0.000139056	0.024298	ENSG00000231760
FNDC8	4.23111	2.95387	2.22163e-06	0.00116173	ENSG00000073598
HMGB1P18	7.7219	2.93168	2.83041e-10	1.27069e-06	ENSG00000236407
SLC25A5	-3.72047	3.03492	0.000161901	0.0263621	ENSG00000005022
RNU6-1335P	4.73027	1.15848	0.000150108	0.0251898	ENSG00000202296
AC016355.1	5.08513	1.55354	1.06333e-05	0.00373813	ENSG00000270964
LINC02104	5.83546	1.75787	5.51832e-07	0.000415161	ENSG00000271334
AC142283.1	5.86148	1.66201	2.20396e-06	0.00116173	ENSG00000251704
AC084866.1	3.34332	1.6011	9.3709e-05	0.0184056	ENSG00000249955
TMBIM7P	2.7689	4.64612	6.54455e-06	0.00253912	ENSG00000230927
AC011374.2	4.74966	1.27957	0.000177857	0.0277543	ENSG00000272112
AL358215.2	6.03325	1.45419	5.29489e-06	0.00215067	ENSG00000282887
CTSD	5.68502	1.27572	2.94888e-05	0.00765881	ENSG00000117984
AC004448.3	4.63545	2.04191	4.01173e-06	0.00172702	ENSG00000265126
RNU6-91P	7.22057	2.19908	4.69778e-08	7.77013e-05	ENSG00000272439
AC087897.1	5.69138	1.31045	2.36311e-05	0.00663064	ENSG00000257645
SH3BP1	3.9496	1.73722	4.75229e-05	0.0109011	ENSG00000100092
AC138956.2	3.74539	1.62371	0.000359117	0.0439802	ENSG00000251414
MYOSLID	3.65562	2.8574	5.97456e-06	0.00237667	ENSG00000229647
OIP5-AS1	6.07821	2.00244	7.67669e-06	0.0029066	ENSG00000247556
SLC25A34-AS1	-3.75018	2.7876	0.000355023	0.0439802	ENSG00000224459
SCARNA10	5.97262	2.45625	1.204e-05	0.0040252	ENSG00000239002
MIR133A1HG	4.4891	1.88974	2.67305e-06	0.00127278	ENSG00000265142
AL596094.1	4.2532	1.09118	0.000395981	0.0469589	ENSG00000272764
AL137071.1	4.81575	1.18827	7.30815e-05	0.0153111	ENSG00000236724
AC073046.2	6.72892	2.406	8.30477e-09	1.77631e-05	ENSG00000271536
ZSCAN22	-3.41671	4.68278	7.82569e-05	0.0161796	ENSG00000182318
PNMA6B	4.17636	1.27148	0.000402079	0.0474998	ENSG00000268883
SPANXN3	6.58232	2.52679	8.51135e-09	1.77631e-05	ENSG00000189252
LINC02093	4.58123	1.43519	0.000165613	0.0266901	ENSG00000234634
GTPBP1	2.17135	5.69844	0.000239103	0.0339211	ENSG00000100226
AC073130.3	6.14763	1.75069	7.60015e-07	0.000497588	ENSG00000279086
AC025257.1	4.22353	1.39032	0.000163726	0.026522	ENSG00000257386
AL035252.5	3.59471	1.50112	0.000259879	0.0353548	ENSG00000286472
GPRIN1	2.0908	5.5654	0.0001144	0.0213996	ENSG00000169258
AC127070.1	4.51968	1.26936	4.71002e-05	0.0109011	ENSG00000236617
KRT18P21	5.27663	1.36224	3.36827e-05	0.00846809	ENSG00000250363
AP000962.1	4.0942	2.3438	1.94491e-05	0.00565934	ENSG00000269950
RPL5P12	5.58212	2.45227	5.55024e-08	8.72109e-05	ENSG00000242697
NPTN-IT1	-6.95968	2.9232	0.000336709	0.0424956	ENSG00000281183
FETUB	4.28412	2.38617	6.11118e-06	0.00240062	ENSG00000090512
AP003500.1	3.59343	2.58107	6.41716e-05	0.0137188	ENSG00000281386
MTCO1P9	4.89491	1.36972	2.86777e-05	0.00751818	ENSG00000251223
DDX18P4	4.19626	1.1735	0.000240705	0.0339211	ENSG00000251553
AC068057.1	4.55573	1.24507	0.000251342	0.0345257	ENSG00000228528
AC011337.1	3.29946	1.56088	0.000405077	0.0474998	ENSG00000271795
DUSP23	3.24704	2.99057	9.20942e-05	0.0182022	ENSG00000158716
AF015262.1	6.08252	1.79248	6.86504e-07	0.00049032	ENSG00000234703
SLC39A4	3.98123	1.47953	0.000116407	0.0216462	ENSG00000147804
AC134980.2	5.6595	1.52587	1.62263e-05	0.00515079	ENSG00000284500
LINC01206	2.52639	3.90391	0.000130844	0.0234965	ENSG00000242512
BLMH	2.34584	5.20818	0.000139124	0.024298	ENSG00000108578
DEFA3	4.93068	1.27572	5.15436e-05	0.011488	ENSG00000239839
PTCHD3P3	4.85217	1.28682	8.91965e-05	0.0178541	ENSG00000219700
NCF1C	3.50204	2.20166	0.000138535	0.024298	ENSG00000165178
CR383656.10	4.79984	2.1109	3.85147e-06	0.00168106	ENSG00000257959
AC103858.3	4.7961	3.08692	3.20476e-07	0.000279757	ENSG00000286488
USP9YP22	5.27663	1.36224	3.36827e-05	0.00846809	ENSG00000224408
AC108066.2	5.77398	1.32639	1.7231e-05	0.00522696	ENSG00000286965
AKT1S1	7.08807	2.09254	1.16872e-07	0.00013603	ENSG00000204673
AL162632.1	3.8794	1.90623	0.000333398	0.0424184	ENSG00000257900
CD44-AS1	4.303	1.33296	0.000175811	0.0277543	ENSG00000255443
GBP5	3.95285	1.68908	0.000195433	0.02967	ENSG00000154451
AL353795.1	7.22414	2.51815	9.04376e-09	1.77631e-05	ENSG00000215198
AL121781.1	-3.17021	3.88557	0.000220078	0.0321682	ENSG00000238282
AC009145.4	5.77398	1.32639	1.7231e-05	0.00522696	ENSG00000280274
TRBV21OR9-2	5.2021	1.32888	4.2124e-05	0.0100355	ENSG00000183938
C12orf29	-3.33461	3.21874	0.000146042	0.025058	ENSG00000133641
BMP3	-4.68984	2.44833	0.000368511	0.0445416	ENSG00000152785
AC111000.3	4.64307	1.11307	0.000310821	0.0398688	ENSG00000250100
AC138356.2	4.87924	1.96915	4.21524e-05	0.0100355	ENSG00000233170
PGBD4P8	4.64307	1.11307	0.000310821	0.0398688	ENSG00000229332
AL157396.1	-6.8953	2.94865	0.000360191	0.0439802	ENSG00000280660
AC107067.2	3.9424	1.23747	0.000423398	0.0492804	ENSG00000287181
AC092819.2	5.89768	1.60447	2.81242e-06	0.00131915	ENSG00000286578
AC034236.3	4.56588	1.39284	0.000117418	0.0217058	ENSG00000272265
ST6GALNAC4P1	6.12882	1.93031	2.77468e-07	0.000249135	ENSG00000233469
DHRSX	3.79209	2.14679	6.14763e-05	0.0133238	ENSG00000169084
SERPINH1	3.47779	3.99608	4.67931e-07	0.000377056	ENSG00000149257
AC091074.3	-3.41817	2.90944	0.000382093	0.0456134	ENSG00000287020
AC002553.2	3.51556	1.76149	0.000192699	0.0293968	ENSG00000275413
AC097532.2	4.84409	1.386	2.79976e-05	0.00745638	ENSG00000272769
AC092964.1	4.65878	1.19577	0.000412599	0.048202	ENSG00000279862
CEROX1	3.52464	4.07091	0.000289828	0.0379505	ENSG00000260807
AC245060.7	-2.86759	4.55751	5.46785e-05	0.0121009	ENSG00000286129
RNU6-607P	4.75362	1.15103	0.000234128	0.0335968	ENSG00000223215
RNU6-946P	-6.8953	2.94865	0.000360191	0.0439802	ENSG00000206605
AC008667.2	6.33361	3.22313	7.85301e-11	4.93578e-07	ENSG00000250692
FKBP1B	2.62076	3.40505	0.0002655	0.0358095	ENSG00000119782
LINC00216	4.7296	2.08917	2.42908e-07	0.000231322	ENSG00000279636
LINC01560	4.78602	1.70332	9.47578e-06	0.00338393	ENSG00000196741
LINC00686	4.8159	2.32093	3.16379e-06	0.00145149	ENSG00000237687
CEMP1	-5.02803	2.82625	0.00037116	0.0446899	ENSG00000205923
AL162724.2	4.78143	1.6289	6.19823e-05	0.0133415	ENSG00000235204
BCAR3-AS1	3.46847	1.91438	0.000229513	0.0330856	ENSG00000224093
HMGB1P36	4.64307	1.11307	0.000310821	0.0398688	ENSG00000243873
CLEC17A	-3.46269	3.9061	0.000334969	0.0424466	ENSG00000187912
NSRP1P1	7.82685	2.76824	5.7056e-10	1.99227e-06	ENSG00000235613
ACTG1P22	4.1468	1.36861	0.000139946	0.024298	ENSG00000271615
VN1R107P	5.59697	1.64808	3.18693e-06	0.00145149	ENSG00000268545
YWHABP1	4.13711	1.44435	0.000148056	0.0251502	ENSG00000237557
MTCO2P4	6.14763	1.75069	7.60015e-07	0.000497588	ENSG00000253977
AC032019.2	5.54486	1.77874	7.98625e-06	0.00295266	ENSG00000265935
GALNTL5	2.23869	4.83616	3.73885e-05	0.00910831	ENSG00000106648
AL031708.1	-6.92764	2.97805	0.00033224	0.0424184	ENSG00000261732
EDDM3A	7.586	2.62294	1.0172e-09	3.19665e-06	ENSG00000181562
AC048338.2	7.07101	2.11039	1.08404e-07	0.000131027	ENSG00000284934
RPL10AP1	4.78272	1.38004	2.47925e-05	0.00671662	ENSG00000244691
HDAC4-AS1	3.49925	2.04981	8.65593e-05	0.0174373	ENSG00000222020
AC006141.1	6.19233	1.52736	2.56162e-06	0.00123848	ENSG00000264895
AC008268.1	4.11273	1.27275	0.000429233	0.0497751	ENSG00000235584
IRGQ	5.40719	4.51701	1.08505e-10	5.68312e-07	ENSG00000167378
AL355499.2	-3.85287	2.67742	0.000240608	0.0339211	ENSG00000285216
GABARAPL3	3.72908	1.80041	9.01796e-05	0.0179366	ENSG00000279980
FLNB-AS1	4.49761	1.54504	0.000133857	0.0239011	ENSG00000244161
LINC01665	4.30075	1.16342	0.000203515	0.0304556	ENSG00000235343
POMC	5.44545	3.04792	3.99081e-09	1.04513e-05	ENSG00000115138
AL161935.1	5.01452	2.20075	8.73303e-07	0.000548888	ENSG00000223834
AC022325.1	5.40581	1.3341	1.72979e-05	0.00522696	ENSG00000249411
MIR23B	7.00352	2.05793	1.61991e-07	0.000169691	ENSG00000207563
AC016575.1	-5.25427	2.776	0.000207369	0.0307396	ENSG00000272057
AC013553.4	3.69908	1.74658	0.000375321	0.0450185	ENSG00000278737
AC092691.2	7.00352	2.05793	1.61991e-07	0.000169691	ENSG00000240393
RNF17	-2.71284	5.63495	0.000154869	0.0255888	ENSG00000132972
AL606500.1	3.56242	1.46227	0.000129036	0.0233051	ENSG00000287064
AC104339.1	5.59632	1.524	4.75239e-06	0.00196511	ENSG00000233778
SLC22A12	5.73339	2.10766	2.73709e-07	0.000249135	ENSG00000197891
LINC01693	4.34914	2.54617	2.12131e-07	0.000215047	ENSG00000227764
AP005131.5	3.50765	1.98196	3.81796e-05	0.00922948	ENSG00000267694
HMGB4	8.12988	3.07069	2.58437e-11	2.03041e-07	ENSG00000176256
BPIFB3	3.9641	1.33746	0.000178399	0.0277543	ENSG00000186190
LEPROT	5.17257	1.68577	4.2966e-06	0.00182466	ENSG00000213625
RAB4B	7.4214	2.40062	1.09149e-08	2.01771e-05	ENSG00000167578
PRR13	7.00352	2.05793	1.61991e-07	0.000169691	ENSG00000205352
AC098583.2	6.22301	1.56861	1.85606e-06	0.00102291	ENSG00000251516
VAMP2	7.06171	3.40316	1.72907e-08	3.01877e-05	ENSG00000220205
CD101	-3.89177	3.07886	0.000168248	0.0269764	ENSG00000134256
RPL31P50	5.59926	1.51932	7.9768e-06	0.00295266	ENSG00000231788
L3MBTL1	6.30855	1.59168	1.45367e-06	0.000830602	ENSG00000185513
MOV10	2.01799	4.58154	0.000223065	0.032454	ENSG00000155363
AL353748.2	4.55332	1.14518	0.000272915	0.0362154	ENSG00000275017
MYOG	4.2975	1.95705	1.84815e-05	0.00547925	ENSG00000122180
CCN4	-2.98259	3.5527	0.000273119	0.0362154	ENSG00000104415
AC109495.1	4.95096	1.22447	0.000106012	0.0201788	ENSG00000260945
MCAT	2.97402	4.9215	2.46435e-05	0.00671662	ENSG00000100294
AC010976.1	-2.54975	3.62705	0.000362467	0.0439802	ENSG00000231731
AC108134.2	4.41025	1.04656	0.000430905	0.0497854	ENSG00000261889
AL672207.1	5.08878	1.28335	4.93422e-05	0.0112364	ENSG00000178146
AC091167.4	4.32797	1.24082	5.01939e-05	0.0113482	ENSG00000271396
ADAD1	2.94474	3.03619	7.22259e-05	0.0152334	ENSG00000164113
MIR4449	5.77144	1.32788	1.30515e-05	0.00431744	ENSG00000264585
AL049767.1	4.36266	1.11841	0.000275094	0.036324	ENSG00000283142
AC130448.2	6.41558	1.65465	7.35888e-07	0.000497588	ENSG00000279554
KLHDC8B	2.97286	3.72289	1.82106e-05	0.00545035	ENSG00000185909
SERPINC1	3.81655	1.871	2.23141e-05	0.00637492	ENSG00000117601
GDPGP1	6.84101	2.61596	5.54851e-07	0.000415161	ENSG00000183208
VTA1P1	4.96338	1.17771	0.000152803	0.0254074	ENSG00000224999
ZCCHC18	3.1976	1.54204	0.000250635	0.0345257	ENSG00000166707
AC092535.5	4.80103	1.45809	9.58324e-05	0.0185903	ENSG00000273179
SNRPD3	6.29138	2.14724	7.19111e-06	0.00275595	ENSG00000100028

### Sheet: late.pdd.ctrl
gname	logFC	logCPM	PValue	FDR	ensemblID
OR1E2	5.35472	1.03571	6.93092e-05	0.0194527	ENSG00000127780
CLCF1	6.65445	2.13268	2.61626e-08	5.207e-05	ENSG00000175505
AC025475.1	5.75228	1.24238	1.69895e-05	0.00778216	ENSG00000249099
RPSAP66	8.70751	3.45315	4.561e-13	1.45241e-08	ENSG00000266943
AL357552.2	5.38092	1.13288	4.42075e-05	0.0153015	ENSG00000228423
SETSIP	4.23622	1.38375	4.00929e-05	0.0146749	ENSG00000230667
AC112128.1	4.69693	1.00238	0.000157306	0.0357804	ENSG00000285943
COX5A	-2.12112	6.00935	0.000166552	0.0373498	ENSG00000178741
TYMP	3.35234	3.23609	1.20086e-05	0.00624282	ENSG00000025708
ACOT12	-2.86104	3.78123	0.000124024	0.0298811	ENSG00000172497
AC100832.1	4.99659	0.981121	0.000201748	0.0409202	ENSG00000241462
HSPB1P1	6.43068	2.66432	1.4692e-09	7.79754e-06	ENSG00000236060
GJA8	5.81828	1.22391	1.21547e-05	0.00624282	ENSG00000121634
AC008716.1	4.93614	1.19782	2.30741e-05	0.00954248	ENSG00000213488
LINC01229	-2.48092	3.78907	0.000255595	0.0484474	ENSG00000260876
LINC00893	4.99659	0.981121	0.000201748	0.0409202	ENSG00000241769
AC020651.2	-3.40448	3.28256	0.000186011	0.0392638	ENSG00000287682
STARD10	4.25942	2.2798	2.19109e-05	0.00930306	ENSG00000214530
AL161734.1	4.84183	1.28651	4.50835e-05	0.015437	ENSG00000272880
OR7E26P	7.89013	2.64664	3.95643e-10	3.32418e-06	ENSG00000228547
PCYT1B-AS1	4.63916	2.11012	2.60913e-06	0.00169562	ENSG00000236836
SKA3	3.18772	3.11914	5.49112e-05	0.0169766	ENSG00000165480
AL160274.1	4.2306	1.11742	0.000189707	0.0394838	ENSG00000279083
ZFP41	4.54344	1.54842	0.00012574	0.0298811	ENSG00000181638
AL137058.3	7.22631	2.0513	5.24212e-08	9.2739e-05	ENSG00000280296
UOX	3.62903	3.66527	1.20143e-05	0.00624282	ENSG00000240520
WDFY1	6.6249	1.85142	6.11062e-07	0.00052591	ENSG00000085449
AC104985.2	4.86609	1.10112	3.63374e-05	0.0136133	ENSG00000278052
NAA60	6.98771	2.12115	6.57115e-08	0.000103379	ENSG00000122390
AL355838.1	-2.74261	4.6344	4.56288e-05	0.0154575	ENSG00000259035
DDX53	5.56643	1.12732	3.1492e-05	0.0120823	ENSG00000184735
LINC00106	4.71395	1.40222	4.77034e-06	0.00276194	ENSG00000236871
AP000254.1	5.13705	1.03293	0.00011667	0.0283607	ENSG00000238390
AC005726.4	6.4282	1.7154	2.57084e-07	0.000272886	ENSG00000265287
AP000943.3	7.27657	2.3511	9.30053e-09	2.46805e-05	ENSG00000280167
TMC4	3.36083	1.59789	0.000188826	0.0394838	ENSG00000167608
AP005242.4	6.38339	3.02241	1.364e-09	7.79754e-06	ENSG00000279042
RNU6-884P	5.39126	1.13974	4.38704e-05	0.0153015	ENSG00000200759
CSF3	3.63856	2.47356	0.000184173	0.0392638	ENSG00000108342
LINC02511	-2.57995	5.11275	6.3272e-05	0.0184847	ENSG00000248869
AC020584.1	-2.84943	3.5225	0.000182304	0.0392249	ENSG00000286980
RNU7-45P	5.13705	1.03293	0.00011667	0.0283607	ENSG00000238829
DGAT2L7P	8.10403	3.09376	4.95525e-12	7.88975e-08	ENSG00000205267
EIF4A2P2	6.83775	2.00688	1.68197e-07	0.000198373	ENSG00000227382
SCARNA7	4.32442	3.03978	0.00015105	0.0346045	ENSG00000238741
RUFY4	-3.53897	3.04869	0.000205246	0.0413663	ENSG00000188282
RTEL1-TNFRSF6B	5.65268	2.11529	5.9625e-08	9.99314e-05	ENSG00000026036
MFSD14A	5.06565	1.31575	5.78502e-05	0.0173791	ENSG00000156875
AC004706.3	6.13624	1.52829	1.25567e-06	0.00086925	ENSG00000282936
LINC02069	-3.76199	3.35458	5.64705e-05	0.0171262	ENSG00000229433
AC108215.1	6.47999	1.75047	1.92712e-07	0.000219169	ENSG00000280285
FRMPD3-AS1	-5.28767	3.10486	2.70905e-05	0.0109199	ENSG00000227610
HYAL2	3.14915	3.90568	2.88832e-05	0.011355	ENSG00000068001
AL590666.1	4.1208	1.90749	1.55994e-05	0.00741415	ENSG00000223356
MLKL	2.61399	4.46987	3.98641e-05	0.0146749	ENSG00000168404
PIP4K2B	-3.38257	4.50987	7.72355e-05	0.0204957	ENSG00000276293
AC022469.2	3.69078	1.25834	0.000193381	0.0399872	ENSG00000258662
AL358781.2	4.38317	2.51148	6.82327e-07	0.000560339	ENSG00000230289
AC083967.1	5.42478	2.18086	2.37737e-07	0.000261051	ENSG00000254337
AC022706.1	4.17103	2.50409	1.71069e-05	0.00778216	ENSG00000267364
AC005082.1	4.78273	1.17817	7.08616e-05	0.0194527	ENSG00000226816
FCRL5	4.06256	2.58992	1.33535e-05	0.00672826	ENSG00000143297
MAGI2-AS2	4.59569	1.29775	4.72828e-05	0.0156411	ENSG00000226978
AL356309.1	4.09188	2.40042	0.000170105	0.0376168	ENSG00000226078
LINC-PINT	5.8769	1.96581	2.39527e-05	0.00977883	ENSG00000231721
C8orf48	4.53954	0.963997	0.00024076	0.0464652	ENSG00000164743
AC104982.2	4.54754	1.55277	1.62054e-05	0.00758887	ENSG00000263477
KCNIP4-IT1	5.2644	1.08351	7.04949e-05	0.0194527	ENSG00000280650
SNORA12	7.27657	2.3511	9.30053e-09	2.46805e-05	ENSG00000212464
MTND6P4	6.19966	1.56737	8.94903e-07	0.000662728	ENSG00000249119
AC010333.3	4.05457	1.19011	0.00013337	0.0312282	ENSG00000274834
KLK14	3.31036	2.50641	9.69738e-05	0.0250844	ENSG00000129437
C22orf34	-2.4769	5.98048	7.23545e-05	0.0195259	ENSG00000188511
NANOS1	3.63169	1.69887	5.44751e-05	0.0169766	ENSG00000188613
NFATC4	6.11637	1.51922	2.66352e-06	0.00169634	ENSG00000100968
LINC01152	3.52646	1.27873	0.000250025	0.0479626	ENSG00000256124
DHRS4-AS1	3.18248	2.77351	2.26075e-05	0.00947253	ENSG00000215256
AC100775.1	5.20247	2.18787	9.74327e-07	0.000705147	ENSG00000267789
RPL17	6.52996	1.78481	1.45671e-07	0.00018555	ENSG00000265681
RN7SKP185	5.82999	2.13705	7.72117e-08	0.00011176	ENSG00000199683
MIR668	4.30108	1.74498	1.36742e-05	0.00672826	ENSG00000276352
AL158801.1	6.31854	1.64299	4.70104e-07	0.000427714	ENSG00000239686
AC126768.1	5.37759	1.35899	1.37337e-05	0.00672826	ENSG00000248597
TP53I13	5.92685	1.4056	3.74923e-06	0.00225265	ENSG00000167543
NKX2-2	3.64447	2.23895	5.42035e-06	0.00305775	ENSG00000125820
LINC01456	-3.50973	3.4827	2.79656e-05	0.0111317	ENSG00000225882
AC069224.1	4.54655	1.82267	2.9341e-06	0.0017968	ENSG00000260572
TPTE2P2	3.35887	3.5578	3.09071e-05	0.0120025	ENSG00000272281
AC011676.5	7.38831	2.44313	4.33353e-09	1.72496e-05	ENSG00000280035
AC092142.1	2.10821	4.92002	0.000235144	0.0461791	ENSG00000261235
AL157871.5	5.37524	2.11596	4.27965e-05	0.0153015	ENSG00000258904
AC007342.1	7.24722	2.32719	1.13399e-08	2.77776e-05	ENSG00000259926
MGAT2	4.62968	1.48079	4.76444e-05	0.0156411	ENSG00000168282
CSAG4	6.38697	1.35854	2.09134e-06	0.00138743	ENSG00000242599
AC127496.3	3.99233	2.09139	0.000106512	0.026707	ENSG00000262313
CLDN34	4.80606	1.07733	0.000227882	0.0450724	ENSG00000234469
AC009955.4	4.49905	0.963424	0.000129247	0.0304871	ENSG00000269068
LINC00211	-3.39779	3.27861	0.000222856	0.0443538	ENSG00000237803
SPECC1L	7.30534	2.37463	7.65097e-09	2.43638e-05	ENSG00000100014
ZBTB10	2.41857	4.80873	8.94974e-05	0.0233603	ENSG00000205189
AL354980.2	5.38092	1.13288	4.42075e-05	0.0153015	ENSG00000278694
UBA52P5	7.10134	1.94964	1.21773e-07	0.000161572	ENSG00000243498
AC007285.1	4.32363	1.31176	0.000111906	0.0278402	ENSG00000231519
AC092850.2	6.52064	1.44761	7.82842e-07	0.00059902	ENSG00000286462
AC104530.1	5.38092	1.13288	4.42075e-05	0.0153015	ENSG00000288156
DEFB130D	4.40339	2.26503	6.16975e-05	0.0182374	ENSG00000232773
AC027682.5	5.21643	1.65313	4.75342e-06	0.00276194	ENSG00000261396
AL158050.1	5.48938	1.15943	4.69229e-05	0.0156411	ENSG00000232702
AP003717.1	3.1741	2.86088	9.97817e-05	0.0254196	ENSG00000255847
ERFL	3.41611	2.59856	1.42035e-05	0.00685299	ENSG00000268041
AL158206.1	3.32056	1.74589	7.53977e-05	0.0201762	ENSG00000260912
PACRG-AS2	3.95847	2.18874	0.000137947	0.0318317	ENSG00000225437
AC004884.2	4.36577	1.31027	0.000136748	0.0317855	ENSG00000242154
AC018635.2	4.16267	0.957903	9.76782e-05	0.0250844	ENSG00000272915
LINC01749	-3.95803	3.02085	7.16563e-05	0.0195028	ENSG00000272259
SNHG3	5.13705	1.03293	0.00011667	0.0283607	ENSG00000242125
COMMD7	7.44107	2.48711	3.00717e-09	1.36801e-05	ENSG00000149600
AC090409.1	6.89078	1.78755	4.64563e-07	0.000427714	ENSG00000267279
AL445123.1	4.6154	2.60142	1.8283e-05	0.00808618	ENSG00000234675
AL022329.2	4.42645	1.79446	1.1285e-05	0.00609087	ENSG00000237387
KCNJ8	2.8677	2.35439	0.000264998	0.0496387	ENSG00000121361
LINC01052	4.55457	2.13296	6.18527e-05	0.0182374	ENSG00000234767
AC005838.2	7.18663	2.27821	1.68566e-08	3.57855e-05	ENSG00000266538
RP1	-3.15876	5.1544	3.31389e-05	0.0125628	ENSG00000104237
NUDT8	3.90438	2.08275	4.83247e-05	0.0157026	ENSG00000167799
AC024588.1	2.13675	5.34498	6.69955e-05	0.0193946	ENSG00000246214
CYP4F62P	4.73673	0.953677	0.000162939	0.0367989	ENSG00000239402
AP005901.2	5.68645	1.70745	3.7422e-07	0.000384408	ENSG00000264880
AL353093.1	6.81304	1.73083	1.06526e-07	0.000147488	ENSG00000237936
FAM205BP	5.02181	1.27041	0.000237828	0.0461791	ENSG00000257198
AC022433.1	-3.25208	3.75012	0.000214508	0.042961	ENSG00000288035
AC009120.1	7.30534	2.37463	7.65097e-09	2.43638e-05	ENSG00000239763
AC010148.1	-3.25769	3.50668	5.35619e-05	0.0169766	ENSG00000235726
AC018731.1	-3.71194	3.53962	6.78959e-05	0.0194527	ENSG00000236885
AC020659.2	-3.57645	3.3235	0.000175048	0.0383779	ENSG00000250379
KRTAP8-1	6.85564	2.39174	1.67281e-08	3.57855e-05	ENSG00000183640
SATB1	5.99473	1.64648	2.78361e-06	0.00173807	ENSG00000182568
AL096855.1	6.67009	1.88374	4.67615e-07	0.000427714	ENSG00000221083
ATP6V1G1P2	6.06984	1.48832	1.78369e-06	0.00120851	ENSG00000253502
LRRC8E	3.4815	3.03268	2.15798e-05	0.00928633	ENSG00000171017
MIR1282	7.05715	2.1753	4.21999e-08	7.90478e-05	ENSG00000221792
AC122688.3	5.2644	1.08351	7.04949e-05	0.0194527	ENSG00000279233
AC006348.1	3.55888	2.46097	6.56363e-06	0.00360366	ENSG00000286565
OR7E43P	6.63081	1.50298	5.00585e-07	0.000442795	ENSG00000249844
APOL3	3.62308	3.65841	4.35205e-07	0.000427714	ENSG00000128284
CNTNAP2-AS1	4.18181	3.54128	7.31565e-07	0.000582399	ENSG00000236795
AC116634.1	-3.20576	3.28635	0.000253494	0.048337	ENSG00000248601
MYBPC2	2.83448	3.14774	0.000178218	0.0386067	ENSG00000086967
AC069421.3	3.83023	2.63264	4.88503e-05	0.015713	ENSG00000287206
AC131011.1	2.93186	3.3759	0.000169911	0.0376168	ENSG00000233785
OR11H6	5.92332	1.13738	1.80799e-05	0.00808618	ENSG00000176219
AC127070.4	6.57822	1.81846	7.90066e-07	0.00059902	ENSG00000278949
L34079.1	3.71004	1.69986	0.000258262	0.0486633	ENSG00000268361
AC005089.1	6.83775	2.00688	1.68197e-07	0.000198373	ENSG00000274080
AL589702.1	5.40872	1.23626	5.45143e-05	0.0169766	ENSG00000284745
AC004951.1	6.13624	1.52829	1.25567e-06	0.00086925	ENSG00000228434
AC011396.1	6.49563	3.16018	4.17558e-10	3.32418e-06	ENSG00000248842
MFRP	6.6345	1.88638	6.81749e-08	0.000103379	ENSG00000235718
