## Supplementary material for "Dissecting the molecular landscape of Parkinson’s disease and Parkinson’s disease dementia using highly efficient snRNA-seq (HIF-snRNA-seq)": All-tablrs: endothelial.xlsx

### Sheet: early.pdd.ctrl
gname	logFC	logCPM	PValue	FDR	ensemblID
GLYATL3	3.07963	6.44245	3.08179e-07	0.000415262	ENSG00000203972
PTGES3P2	8.31454	5.08296	1.67488e-14	4.3917e-10	ENSG00000217643
COIL	3.4092	4.29631	1.22082e-05	0.00424956	ENSG00000121058
AC079610.2	4.26995	2.9718	0.000319588	0.0356505	ENSG00000272519
BX510359.1	3.78321	2.72935	0.000329264	0.0359734	ENSG00000224556
LINC01980	-4.9528	3.94063	0.000164094	0.0225272	ENSG00000225548
OR8J3	4.77691	2.65325	0.000130387	0.0193158	ENSG00000167822
SULT1B1	-4.84904	3.90291	0.000334272	0.0360698	ENSG00000173597
AC092620.2	4.95057	2.74473	4.52705e-05	0.00920184	ENSG00000260059
HERC5	2.76803	4.37039	0.000489945	0.0453952	ENSG00000138646
LINC00430	3.88618	3.00905	6.48397e-05	0.0115681	ENSG00000233528
AC016903.2	-5.45729	3.86404	0.000499424	0.0459487	ENSG00000237843
AC103996.2	6.4121	3.37244	7.49573e-08	0.000151189	ENSG00000258831
AC009716.2	5.75906	2.91465	5.52185e-06	0.00245404	ENSG00000280205
EPB42	4.02056	3.37586	2.81047e-05	0.00701842	ENSG00000166947
PATE3	4.36418	2.51606	0.000469343	0.0437959	ENSG00000236027
FRG1-DT	4.68839	2.86196	7.67009e-05	0.0128921	ENSG00000245685
ZNF181	3.44103	3.58501	3.46514e-05	0.00798191	ENSG00000197841
AL121748.1	3.79838	3.09439	0.000247749	0.0299366	ENSG00000238258
AC011530.1	4.46925	3.01676	1.98771e-05	0.00560429	ENSG00000268434
AL929091.1	4.01471	4.35526	5.42835e-06	0.00245404	ENSG00000287338
AC110760.1	4.1063	3.26166	0.000101075	0.0162595	ENSG00000248165
AC109326.1	5.75906	2.91465	5.52185e-06	0.00245404	ENSG00000279602
TMEM60	4.06776	3.16123	5.81799e-05	0.0108194	ENSG00000135211
LINC01333	4.38974	3.95723	1.60878e-05	0.0049051	ENSG00000249343
AC096736.1	4.4596	3.56921	1.09576e-05	0.00405808	ENSG00000248912
AL118508.1	5.94632	3.14166	9.19027e-07	0.000803261	ENSG00000230387
AL359195.1	4.83608	2.62087	0.000139455	0.0200139	ENSG00000235858
AC023283.1	4.04574	2.5114	0.000515649	0.0471109	ENSG00000287655
AL160274.1	4.29673	2.81362	0.000426266	0.0414364	ENSG00000279083
AC097468.3	5.42147	3.15212	5.74504e-06	0.00246952	ENSG00000286606
AL391883.1	4.74242	2.6733	7.04449e-05	0.0122327	ENSG00000235434
FXN	5.80567	2.92938	4.62749e-06	0.00242675	ENSG00000165060
AL162586.1	-4.2173	4.34329	0.000146904	0.0208199	ENSG00000225032
AC133040.1	5.43948	2.95502	5.86049e-06	0.00247851	ENSG00000287567
LINC01571	4.54583	3.60521	4.85851e-05	0.0097248	ENSG00000260057
LINC01387	4.34433	4.13604	6.54223e-06	0.00268037	ENSG00000265944
ZNF416	3.99842	3.0066	7.49711e-05	0.0126827	ENSG00000083817
AC096555.1	2.57758	4.7871	0.00027245	0.0323254	ENSG00000286152
LINC00517	4.38816	2.51226	0.000399892	0.0405197	ENSG00000259091
LINC02040	4.49692	3.14569	2.41171e-05	0.00636257	ENSG00000243149
MAPRE1P3	5.75906	2.91465	5.52185e-06	0.00245404	ENSG00000233204
AIDA	3.33649	4.82061	3.85057e-06	0.00213667	ENSG00000186063
AC020584.1	2.6509	4.42146	0.000524118	0.04767	ENSG00000286980
AL358937.1	6.26714	3.308	9.47817e-08	0.000170572	ENSG00000254571
AC018511.2	3.49695	3.0669	0.000410616	0.0407831	ENSG00000234149
OR52E3P	5.707	3.00896	3.16111e-06	0.00180888	ENSG00000226157
AL603839.2	4.28121	2.48923	0.000539348	0.0484324	ENSG00000238186
CHRNG	4.4372	2.71421	0.000188018	0.0245275	ENSG00000196811
LINC01289	3.55001	3.91479	3.05005e-05	0.00752506	ENSG00000253734
EED	2.75118	5.14228	0.000176308	0.0235527	ENSG00000074266
MTUS2-AS1	4.30433	2.5535	0.000223348	0.0282919	ENSG00000179141
POLR1D	2.37344	5.46549	0.000458863	0.0434363	ENSG00000186184
CR769776.2	-6.53417	4.15544	0.000174105	0.0234113	ENSG00000229156
TRIM77	5.05613	3.22787	2.78158e-06	0.00165763	ENSG00000214414
SMARCC2	5.54065	2.80535	1.83203e-05	0.00550367	ENSG00000139613
AL358053.1	3.9508	2.51299	0.000509589	0.0467201	ENSG00000287465
DEPDC7	5.40004	3.31625	1.09883e-05	0.00405808	ENSG00000121690
AC009159.4	5.25031	2.78703	2.49931e-05	0.00636257	ENSG00000279378
ZNF696	3.36132	5.01458	2.31944e-05	0.00621673	ENSG00000185730
AL356756.1	4.92999	2.74992	3.78355e-05	0.00826738	ENSG00000257120
RPL6P25	5.15764	2.74698	3.98325e-05	0.00842297	ENSG00000213270
AC097375.1	-4.27962	4.13198	0.000496107	0.0458043	ENSG00000248991
TLX1	4.34296	2.53496	0.000413726	0.0407831	ENSG00000107807
OR4K5	5.05853	2.70596	6.52943e-05	0.0115681	ENSG00000176281
GBP1	4.04972	3.32582	5.58611e-05	0.0104624	ENSG00000117228
PLAC4	4.64651	2.96828	1.89983e-05	0.00553504	ENSG00000280109
AP005210.2	4.91992	3.23212	3.07075e-05	0.00752506	ENSG00000287834
AC004923.3	6.62774	3.53802	2.08957e-08	5.15476e-05	ENSG00000255230
SPRR2G	5.49688	2.90174	8.47116e-06	0.00326651	ENSG00000159516
C11orf87	-3.17928	4.93345	0.000410919	0.0407831	ENSG00000185742
AC090541.1	4.41083	2.69193	0.00041741	0.0409922	ENSG00000253270
LINC00589	3.67061	3.85383	5.08756e-05	0.00995529	ENSG00000251191
RORA-AS2	4.01811	2.54493	0.000335912	0.0360982	ENSG00000259482
PPP1R15B	3.9247	4.08733	6.38724e-06	0.00265841	ENSG00000158615
AC007785.3	-3.68882	4.14333	0.000531488	0.0478906	ENSG00000268401
AL354718.3	2.20133	6.45585	0.000138639	0.0200139	ENSG00000276832
AL160410.1	5.64194	2.88624	5.19243e-06	0.00245404	ENSG00000286309
AC087241.2	4.03888	3.7602	1.19757e-05	0.00424956	ENSG00000257023
AC007649.1	5.10896	2.82891	1.86807e-05	0.00550367	ENSG00000286678
LINC02379	5.89015	3.10951	1.11306e-06	0.000941472	ENSG00000251649
HVCN1	2.76843	6.03455	3.36167e-05	0.0079411	ENSG00000122986
VILL	3.02284	5.10527	6.92273e-05	0.0121014	ENSG00000136059
F8A1	3.93488	3.22451	5.32364e-05	0.0101891	ENSG00000277203
AC027541.1	5.24382	2.87251	1.19284e-05	0.00424956	ENSG00000253432
LINC01147	4.93899	2.75473	3.75516e-05	0.00826738	ENSG00000258826
AC090772.2	-4.79482	4.28939	0.000178582	0.0236495	ENSG00000265204
RIBC1	3.89552	3.36418	6.25122e-05	0.0114304	ENSG00000158423
AC012363.1	3.19113	4.76209	1.49709e-05	0.00461826	ENSG00000224789
GOLGA8S	6.25366	3.63476	6.49745e-08	0.000141975	ENSG00000261739
AP001469.1	4.48823	2.70903	0.000301444	0.0342172	ENSG00000223901
AC073934.1	4.46413	2.65862	8.35816e-05	0.0136605	ENSG00000240790
C7orf26	-3.60289	4.87827	0.000145868	0.020787	ENSG00000146576
NR2F6	2.55385	4.66316	0.000525405	0.04767	ENSG00000160113
ATP5MC1	-5.05373	3.88205	0.000165727	0.0225399	ENSG00000159199
NDUFA6	4.25806	2.68209	8.1706e-05	0.0134743	ENSG00000184983
AC008764.6	-4.35665	4.21215	0.000341434	0.0363933	ENSG00000269399
AC010387.1	4.58612	2.53717	0.000429518	0.0414364	ENSG00000250694
PIM3	-3.44061	4.34473	0.000332808	0.0360698	ENSG00000198355
ZNF546	3.78682	3.15901	0.000176953	0.0235527	ENSG00000187187
TAPT1	2.16291	5.87366	0.000463399	0.0435634	ENSG00000169762
WHSC1L2P	-6.08659	3.90508	0.000557783	0.0499169	ENSG00000267253
AP001599.1	3.997	2.99374	7.98031e-05	0.013246	ENSG00000223563
GPR52	5.38792	2.74092	3.57426e-05	0.00798191	ENSG00000203737
NDUFA11	7.46686	4.08903	6.0801e-10	3.18853e-06	ENSG00000174886
H2AZ1	3.34748	4.04871	0.000194858	0.0251694	ENSG00000164032
ITCH-AS1	5.78057	3.42907	3.91137e-06	0.00213667	ENSG00000236388
AC005392.3	4.07559	2.54768	0.000400236	0.0405197	ENSG00000272396
PROB1	3.71534	3.50571	4.20494e-05	0.00875061	ENSG00000228672
IL7R	6.9876	3.7618	1.23017e-08	3.58402e-05	ENSG00000168685
AC096861.2	5.00967	2.9529	3.32597e-05	0.00792821	ENSG00000287207
SRGAP2-AS1	3.79204	3.0636	0.000131427	0.0193446	ENSG00000230806
AL031133.1	3.59542	2.80944	0.000147687	0.0208199	ENSG00000219553
AC106895.2	4.10274	2.99249	0.000110396	0.0172304	ENSG00000251216
U91328.3	4.33567	2.68384	0.000465654	0.0436068	ENSG00000272810
C4orf17	3.2096	3.41398	0.00018373	0.0241446	ENSG00000138813
LHFPL1	3.75797	4.06766	4.70696e-05	0.00949394	ENSG00000182508
SLC36A3	3.47853	3.073	0.000251443	0.0302435	ENSG00000186334
AC008966.2	5.25146	2.85942	1.42652e-05	0.00445294	ENSG00000272123
AC078842.1	4.5337	2.97296	0.000155275	0.0216567	ENSG00000228031
TRPM5	4.39584	2.67012	0.000433094	0.0414393	ENSG00000070985
Z82217.1	4.0506	3.00245	7.98163e-05	0.013246	ENSG00000279652
SNORA11F	4.06593	2.58453	0.000189249	0.0245659	ENSG00000221164
THRAP3P1	5.15764	2.74698	3.98325e-05	0.00842297	ENSG00000227339
HCAR1	4.43666	2.88093	0.000286655	0.033282	ENSG00000196917
TMBIM7P	2.9995	5.15961	3.48321e-05	0.00798191	ENSG00000230927
RBM22P2	6.26414	3.19316	3.80088e-07	0.000415262	ENSG00000213411
MARCKSL1P2	4.39321	2.51545	0.000277065	0.0327249	ENSG00000215878
TUSC7	5.45629	3.96239	9.70296e-09	3.18027e-05	ENSG00000243197
AL513188.1	3.19001	4.36156	5.48276e-05	0.0104176	ENSG00000233848
PTGES3L-AARSD1	3.41014	3.52423	0.00035131	0.0369948	ENSG00000108825
NPC1L1	5.03648	4.59716	2.69756e-09	1.01047e-05	ENSG00000015520
AC083809.1	5.32831	2.90825	7.87796e-06	0.0030831	ENSG00000277247
U91328.2	3.04107	3.5966	0.000390685	0.0400162	ENSG00000272558
OTOP3	4.67993	3.22702	3.52334e-05	0.00798191	ENSG00000182938
AL138830.1	4.43445	2.84486	0.000112627	0.0174746	ENSG00000226079
AL592078.1	5.83068	3.00322	2.54956e-06	0.00163034	ENSG00000233875
OR4D9	-4.95955	4.22712	0.000286859	0.033282	ENSG00000172742
AL357793.2	4.95185	2.66394	0.000108869	0.0170937	ENSG00000237011
TYMP	3.81685	4.04397	7.61435e-06	0.00307163	ENSG00000025708
DYRK2	-4.79911	4.02024	0.000184162	0.0241446	ENSG00000127334
AC105105.1	5.05853	2.70596	6.52943e-05	0.0115681	ENSG00000267257
NOL3	-4.29433	4.5566	4.97197e-05	0.00980227	ENSG00000140939
AC097526.1	4.7099	2.57672	0.000239162	0.0291678	ENSG00000287730
AL132709.7	4.26683	4.97318	2.22675e-07	0.000324376	ENSG00000230805
SOX3	4.91197	2.63723	0.000122479	0.018457	ENSG00000134595
LINC02127	4.75751	3.29671	2.10056e-05	0.00579776	ENSG00000261637
PLA2G2D	4.5896	2.59799	0.000220873	0.0282513	ENSG00000117215
VPS13B-DT	2.60129	4.93237	0.000247014	0.0299366	ENSG00000253948
AC087164.1	2.97675	4.84664	0.000113679	0.017534	ENSG00000266677
CHIAP2	4.57126	2.53145	0.000431415	0.0414364	ENSG00000203878
PHBP11	4.74482	2.6588	0.00012877	0.0192942	ENSG00000227621
PLAAT4	3.31716	2.70729	0.000463529	0.0435634	ENSG00000133321
LINC02461	4.3578	2.54066	0.000412077	0.0407831	ENSG00000258331
STRCP1	3.61625	3.53827	6.27734e-05	0.0114304	ENSG00000166763
MBD1	2.57134	4.73998	0.00027143	0.0323254	ENSG00000141644
STPG1	-3.24735	4.35184	0.000322438	0.0356505	ENSG00000001460
CASQ1	-5.02619	3.86056	0.000304308	0.0343694	ENSG00000143318
AP000844.2	4.67256	3.03982	1.0663e-05	0.0040521	ENSG00000238117
LINC01423	4.83539	2.62989	0.000116486	0.0178619	ENSG00000231231
AC093495.1	3.26371	3.34502	0.000305407	0.0343694	ENSG00000228242
RPS23P10	4.57126	2.53145	0.000431415	0.0414364	ENSG00000224203
LINC01796	4.44552	3.37595	2.73882e-05	0.00690524	ENSG00000277527
PSG1	5.23224	3.19897	1.3065e-05	0.00428221	ENSG00000231924
AC009955.1	5.38792	2.74092	3.57426e-05	0.00798191	ENSG00000228973
SCARNA7	5.14021	3.04627	0.000321739	0.0356505	ENSG00000238741
LINC00954	3.74386	3.38128	0.000121126	0.0183587	ENSG00000228784
TSC22D3	2.51205	6.27777	5.20031e-05	0.0100263	ENSG00000157514
LINC01224	4.0737	3.54105	0.000154933	0.0216567	ENSG00000269416
MTTP	3.16351	4.31751	0.000337731	0.0361455	ENSG00000138823
LCE5A	5.73665	3.02054	2.2732e-06	0.00161096	ENSG00000186207
AC136628.4	6.8038	4.23743	2.67924e-10	1.93983e-06	ENSG00000253652
AC010285.1	5.15764	2.74698	3.98325e-05	0.00842297	ENSG00000249412
AC105940.1	4.5658	3.12728	7.1471e-05	0.0122486	ENSG00000224671
RN7SL163P	5.9221	2.98905	2.6736e-06	0.00163034	ENSG00000266195
PGBD4P8	5.94632	3.14166	9.19027e-07	0.000803261	ENSG00000229332
AC010468.1	4.26008	3.33414	1.23274e-05	0.00424956	ENSG00000249318
GATA6-AS1	4.7099	2.57672	0.000239162	0.0291678	ENSG00000266010
LINC02140	4.57126	2.53145	0.000431415	0.0414364	ENSG00000261803
AL132799.1	4.96263	2.66909	8.45666e-05	0.0136878	ENSG00000286405
MIR4433A	4.60877	2.62414	0.000133163	0.0193982	ENSG00000283222
LINC01191	4.85025	3.65475	2.63948e-06	0.00163034	ENSG00000234199
AC006390.1	5.33732	2.82615	1.96644e-05	0.00560429	ENSG00000251638
NXT1	3.44584	3.44037	0.000413462	0.0407831	ENSG00000132661
LINC01055	-5.54285	3.92514	0.000408188	0.0407831	ENSG00000235366
AC008764.3	-3.97718	4.40072	0.000228639	0.0286849	ENSG00000268309
AC072026.1	4.21719	2.54762	0.000360201	0.0377793	ENSG00000270782
AC006042.2	6.42571	3.29494	1.41324e-07	0.000231603	ENSG00000233264
AC092979.2	4.79988	3.63222	4.37645e-06	0.00234194	ENSG00000287198
PLIN1	-4.56308	4.36868	0.000119071	0.018152	ENSG00000166819
SNORD59A	5.34333	2.72949	3.59203e-05	0.00798191	ENSG00000207031
SLC25A6P6	5.77631	3.04697	2.19384e-06	0.00159791	ENSG00000218870
AC022400.2	3.86344	2.7016	0.000379301	0.0390991	ENSG00000229990
AC097375.3	4.9553	3.543	8.46609e-07	0.000803261	ENSG00000251249
SEPTIN7P3	3.52709	3.7442	4.91862e-05	0.00977053	ENSG00000226102
SDCCAG8	3.17551	4.0938	0.000165986	0.0225399	ENSG00000054282
DHX9	3.17882	6.83314	1.53775e-07	0.000237185	ENSG00000135829
AC067930.8	4.14624	2.47794	0.000366763	0.038248	ENSG00000287576
AC092042.1	5.41934	2.86438	1.28033e-05	0.00424956	ENSG00000227245
C9orf16	-4.09449	4.28803	0.000367587	0.038248	ENSG00000171159
AC109322.1	4.08064	3.09972	5.19975e-05	0.0100263	ENSG00000255224
AC092428.1	5.5262	2.80306	1.27811e-05	0.00424956	ENSG00000287665
NOX4	2.46015	5.18828	0.000529597	0.0478847	ENSG00000086991
CNTFR-AS1	4.48297	3.54572	3.17335e-06	0.00180888	ENSG00000237159
CLN6	3.32756	4.68745	2.32348e-05	0.00621673	ENSG00000128973
AL451046.1	5.0289	2.9886	1.85556e-05	0.00550367	ENSG00000219302
AC020978.2	5.46179	3.14976	5.14639e-06	0.00245404	ENSG00000260441
SNORD94	5.41042	4.3795	2.51586e-06	0.00163034	ENSG00000208772
AL591926.2	3.81864	2.88345	0.000236634	0.0291678	ENSG00000276412
AGGF1P1	4.32304	2.95546	3.13112e-05	0.00753221	ENSG00000214273
GLTPD2	3.89764	3.00042	0.000323352	0.0356505	ENSG00000182327
AL442663.2	5.25943	2.79209	2.45915e-05	0.00636257	ENSG00000258448
SLC6A20	4.16212	3.45595	7.73541e-06	0.00307318	ENSG00000163817
KLF1	4.42577	2.67897	0.000442215	0.042012	ENSG00000105610
GIN1	2.96788	3.37428	0.00038024	0.0390991	ENSG00000145723
AL592430.2	5.25146	2.85942	1.42652e-05	0.00445294	ENSG00000282121
AL773524.1	4.38231	2.63308	0.000159436	0.022003	ENSG00000277869
RNASE1	3.66759	3.64526	4.33024e-05	0.00887057	ENSG00000129538
ADAMTS1	3.02067	4.05808	0.00020363	0.0261735	ENSG00000154734
SNHG25	3.21662	5.76435	5.04881e-06	0.00245404	ENSG00000266402
STK26	4.69289	3.23349	2.16723e-05	0.00591948	ENSG00000134602
AC106800.4	4.7099	2.57672	0.000239162	0.0291678	ENSG00000278487
AC005336.3	4.7099	2.57672	0.000239162	0.0291678	ENSG00000279717
CXCL1	5.69108	3.20396	2.53003e-06	0.00163034	ENSG00000163739
AC004125.1	5.97026	2.98138	2.38007e-06	0.00163034	ENSG00000201541
NAT1	3.63001	3.41595	5.56429e-05	0.0104624	ENSG00000171428
THAP12	2.88278	5.4383	7.14326e-05	0.0122486	ENSG00000137492
AC109129.1	6.21312	4.1999	2.9592e-10	1.93983e-06	ENSG00000285780
ISY1	-6.33304	3.99961	0.000283595	0.0331971	ENSG00000240682
FHL5	3.28592	4.79188	6.61284e-05	0.0116373	ENSG00000112214
AC078815.1	4.34716	3.30529	2.03037e-05	0.00566366	ENSG00000288591
NSUN4	2.32624	6.70523	8.38774e-05	0.0136605	ENSG00000117481
TAF2	-3.74958	5.80492	5.08393e-06	0.00245404	ENSG00000064313
AC018362.1	-6.43784	4.09877	0.000225785	0.028463	ENSG00000261684
LINC01428	4.83488	4.16329	4.68538e-07	0.00047252	ENSG00000228888
AL512378.1	-6.21323	3.90184	0.000434606	0.0414393	ENSG00000218713
RARRES1	-3.4553	5.10464	0.00013968	0.0200139	ENSG00000118849
RN7SL259P	4.57126	2.53145	0.000431415	0.0414364	ENSG00000241082
RPL26	6.2063	3.15353	3.65454e-07	0.000415262	ENSG00000161970
AC008073.3	-3.68222	3.96515	0.000346482	0.0367818	ENSG00000276087
LINC01922	6.98889	3.69973	2.59411e-09	1.01047e-05	ENSG00000259779
SRSF6	7.88889	4.45388	2.35433e-11	3.08665e-07	ENSG00000124193
AL008730.1	5.40794	3.53824	9.75776e-08	0.000170572	ENSG00000286616
RPS2P25	5.5704	2.93827	5.68076e-06	0.00246952	ENSG00000241965
AL137077.1	5.34333	2.72949	3.59203e-05	0.00798191	ENSG00000235018
IHH	6.11154	3.24083	3.23944e-07	0.000415262	ENSG00000163501
AC064801.1	4.63014	2.61348	0.000166764	0.0225399	ENSG00000278017
SS18L2	2.95351	4.01517	0.000409043	0.0407831	ENSG00000008324
APMAP	-4.26158	5.50692	1.23037e-06	0.000977625	ENSG00000101474
AC004900.1	-4.12142	4.42322	0.000293904	0.0337843	ENSG00000285518
CPA3	4.46879	4.45301	3.38397e-07	0.000415262	ENSG00000163751
DEPTOR	2.19558	6.83578	0.000103494	0.0165471	ENSG00000155792
KLRC4-KLRK1	4.91451	2.95227	5.16913e-06	0.00245404	ENSG00000255819
PMIS2	4.95185	2.66394	0.000108869	0.0170937	ENSG00000283758
AC078925.2	4.77691	2.65325	0.000130387	0.0193158	ENSG00000279128
DCT	2.84048	5.67695	4.13803e-05	0.00868027	ENSG00000080166
GM2A	2.36222	5.34841	0.000295054	0.0337843	ENSG00000196743
DUX4L26	5.15764	2.74698	3.98325e-05	0.00842297	ENSG00000236138
RNU6-628P	5.40049	3.44697	4.31062e-07	0.000452115	ENSG00000222607
AC114311.1	3.51188	3.69217	6.10728e-05	0.0112774	ENSG00000286745
LINC01561	3.48132	2.8874	0.000323589	0.0356505	ENSG00000177234
AC117503.5	-5.35761	3.95003	0.000399677	0.0405197	ENSG00000286092
AC093330.3	5.41934	2.86438	1.28033e-05	0.00424956	ENSG00000287680
XRCC2	-3.92727	4.39434	0.000108011	0.0170937	ENSG00000196584
TMPRSS6	3.79081	4.47927	1.25143e-05	0.00424956	ENSG00000187045
NPS	5.37351	2.83838	1.37898e-05	0.00440955	ENSG00000214285
CD101	3.55838	3.47706	0.000327905	0.0359734	ENSG00000134256
AL139142.1	-4.23892	4.54643	7.40245e-05	0.0126039	ENSG00000238272
BX537318.2	6.03228	3.19541	3.58686e-07	0.000415262	ENSG00000280424
ARHGEF25	3.29412	4.36289	6.43295e-05	0.0115681	ENSG00000240771
TRIM49C	4.54779	2.62558	0.000132058	0.0193446	ENSG00000204449
PPM1B	-6.45831	4.09308	0.000223228	0.0282919	ENSG00000138032
CKS2	4.60226	2.54382	0.000297037	0.0338636	ENSG00000123975
AC078820.2	4.70522	2.95911	3.11939e-05	0.00753221	ENSG00000286259
FLCN	5.98249	3.03038	1.86723e-06	0.00139888	ENSG00000154803
FARP1-AS1	4.38563	2.53134	0.000333649	0.0360698	ENSG00000231194
AL035250.1	5.25031	2.78703	2.49931e-05	0.00636257	ENSG00000225129
MAFF	3.29558	6.7664	2.16248e-08	5.15476e-05	ENSG00000185022
AL451064.1	4.12027	2.86341	0.000369497	0.0382948	ENSG00000272137
AL049795.1	-3.97625	4.15493	0.000351093	0.0369948	ENSG00000224066
AC008277.1	3.01861	3.19773	0.000482239	0.0448397	ENSG00000223642
AC013402.2	5.97608	3.10359	8.70752e-07	0.000803261	ENSG00000231626
PYCARD-AS1	4.23608	2.97366	0.000281306	0.0330768	ENSG00000261359
NDUFS5P5	5.33732	2.82615	1.96644e-05	0.00560429	ENSG00000230671
AC009055.2	4.08004	3.22892	0.000235274	0.0291678	ENSG00000260834
AL121772.1	3.61319	3.00749	0.000253212	0.0303172	ENSG00000274414
GPAM	-4.87143	4.605	1.33645e-05	0.0043263	ENSG00000119927
RPS6P20	5.25031	2.78703	2.49931e-05	0.00636257	ENSG00000226356
RNU6-1097P	4.50462	2.56641	0.000294536	0.0337843	ENSG00000200456

### Sheet: late.pdd.ctrl
gname	logFC	logCPM	PValue	FDR	ensemblID
DHRS4-AS1	3.4096	3.24742	0.000105992	0.0344711	ENSG00000215256
NXPE2	4.81421	3.12957	6.99773e-07	0.000770981	ENSG00000204361
AC116428.1	3.68402	3.47089	6.38359e-05	0.0241561	ENSG00000286882
HERC3	4.20392	2.63154	5.71837e-05	0.0219479	ENSG00000138641
U6	4.53599	2.41988	0.000160627	0.0418988	ENSG00000278757
AC008575.1	3.23568	3.03978	0.000114505	0.0346374	ENSG00000258864
NKX2-2	3.61954	2.7112	8.05363e-05	0.0281785	ENSG00000125820
AC134879.1	6.24397	2.94851	3.12858e-07	0.000525022	ENSG00000224567
GLIPR1L2	2.96673	4.14358	9.48767e-05	0.0318632	ENSG00000180481
TRGC2	4.67971	2.85876	2.69306e-05	0.0135422	ENSG00000227191
RPL18AP2	5.64284	3.18743	1.59621e-06	0.00142951	ENSG00000225043
SCGB1D1	5.49814	2.58334	1.78095e-05	0.0100106	ENSG00000168515
AC016559.1	6.70092	3.40365	4.99249e-08	0.000223556	ENSG00000206592
AC092757.2	4.86641	2.53514	4.01049e-05	0.0174565	ENSG00000259732
KIAA2012-AS1	3.32761	4.19228	4.03178e-05	0.0174565	ENSG00000222035
AL031708.1	6.42205	3.01235	1.47232e-07	0.000395568	ENSG00000261732
AC002458.1	6.31148	3.13229	3.47172e-07	0.000525022	ENSG00000286411
ALPK3	3.28005	4.02064	3.00308e-05	0.0144078	ENSG00000136383
FBXO40	3.03492	4.21777	9.16681e-05	0.0311753	ENSG00000163833
SELP	3.62253	2.83809	7.62085e-05	0.0276688	ENSG00000174175
OR52A1	4.85468	2.54338	4.90368e-05	0.0199617	ENSG00000182070
LAMTOR3P2	5.66246	2.7769	2.95165e-06	0.00222435	ENSG00000248979
AP000962.1	4.12338	2.40534	0.00011964	0.0349387	ENSG00000269950
MIR193A	5.18955	3.16453	1.12456e-06	0.00116206	ENSG00000207614
AL158834.1	4.79779	2.74011	4.33434e-05	0.0181954	ENSG00000226842
AC118344.1	5.50077	2.69856	7.2092e-06	0.0050639	ENSG00000205041
AC110058.1	4.03696	3.10851	0.000154242	0.0408138	ENSG00000255029
AC024257.1	2.90371	4.49342	0.000146418	0.0397356	ENSG00000258234
AC108210.1	3.35183	4.1735	5.29683e-05	0.0209279	ENSG00000249771
AC005696.1	4.69031	3.97071	1.04653e-07	0.000312413	ENSG00000262050
AL512604.3	6.51013	3.11133	4.70122e-07	0.000641438	ENSG00000260100
CHCHD1	3.17324	3.93844	0.000183376	0.0473728	ENSG00000172586
C2orf83	3.41572	3.30622	0.000135875	0.0380265	ENSG00000042304
ADAM33	2.84356	5.08935	4.55902e-05	0.0188442	ENSG00000149451
PTGDS	5.09477	3.43623	1.74807e-06	0.00146766	ENSG00000107317
AC022107.1	4.2702	2.87603	9.23063e-06	0.00604876	ENSG00000280187
AC008764.8	3.54086	3.02856	0.000107822	0.0344864	ENSG00000279529
AP000777.2	4.92595	2.4977	5.63334e-05	0.0219349	ENSG00000255959
AC023394.1	5.30055	2.53526	3.66621e-05	0.0166949	ENSG00000263622
AP005205.2	5.2682	2.58114	1.46808e-05	0.00885838	ENSG00000266441
BIK	3.70474	4.49062	7.53921e-06	0.0050639	ENSG00000100290
AC024075.1	6.58567	3.32414	9.76274e-08	0.000312413	ENSG00000267904
AC090125.1	4.22996	4.58229	4.77491e-07	0.000641438	ENSG00000263655
LINC01903	6.88564	3.73397	1.05282e-09	1.49186e-05	ENSG00000265555
AC060780.1	4.22156	3.30174	1.67429e-05	0.00977896	ENSG00000267002
AC103703.1	4.99015	2.4857	7.48546e-05	0.0275496	ENSG00000283045
AC073592.1	5.04518	2.52797	3.47283e-05	0.016087	ENSG00000214650
AL031121.3	6.58912	3.16291	3.04951e-07	0.000525022	ENSG00000285726
AC024060.2	4.81154	2.74758	3.06717e-05	0.0144571	ENSG00000271870
LINC02556	4.6995	3.59215	3.51747e-07	0.000525022	ENSG00000236611
RNF17	-3.83362	5.62603	6.7199e-06	0.00487955	ENSG00000132972
HNF1A	3.58536	3.65936	0.000117319	0.0346374	ENSG00000135100
KRT43P	4.73876	3.10599	2.98048e-06	0.00222435	ENSG00000236473
LINC01082	6.21049	2.88914	5.54542e-07	0.000677222	ENSG00000269186
RNY1P9	7.2469	3.80897	1.11055e-09	1.49186e-05	ENSG00000255156
AC005703.4	5.39431	3.35923	1.40401e-06	0.0013472	ENSG00000279567
SCEL	4.1312	4.40527	1.81563e-06	0.00147819	ENSG00000136155
CHMP1B	6.41598	3.21132	3.00016e-07	0.000525022	ENSG00000255112
AC244517.6	4.51777	2.4032	0.000139167	0.0385463	ENSG00000279068
AP001469.3	5.66246	2.7769	2.95165e-06	0.00222435	ENSG00000239415
PAGR1	5.93922	2.92337	6.95075e-07	0.000770981	ENSG00000280789
PIFO	4.66622	2.63354	1.82573e-05	0.0100106	ENSG00000173947
AC027369.3	5.3974	3.76152	7.17405e-07	0.000770981	ENSG00000254728
GUCA1C	3.61676	4.16834	2.77224e-05	0.0135422	ENSG00000138472
AC005757.1	4.61795	2.44866	0.000117273	0.0346374	ENSG00000267044
AC108215.1	6.05976	2.99199	3.33127e-07	0.000525022	ENSG00000280285
AL158825.2	5.21739	2.57394	2.54433e-05	0.0131459	ENSG00000229587
AL139351.3	-4.49324	4.51995	0.000134429	0.0380265	ENSG00000287335
AC090510.4	5.22817	2.57976	2.50044e-05	0.0131459	ENSG00000286877
GADD45A	3.65103	3.11808	0.000116127	0.0346374	ENSG00000116717
AL355490.1	3.95792	4.28843	1.36093e-06	0.0013472	ENSG00000225850
EEF1A1P16	6.91839	3.3463	4.65424e-08	0.000223556	ENSG00000213235
L29074.1	4.15237	2.83184	0.000111543	0.0346374	ENSG00000227083
LINC00514	3.59014	2.90137	0.000154949	0.0408138	ENSG00000262152
FGF18	3.17879	4.78104	5.27177e-05	0.0209279	ENSG00000156427
AC012400.1	3.56079	4.10247	1.12824e-05	0.00704939	ENSG00000253362
AC090616.6	6.62512	3.3511	8.37037e-08	0.000312413	ENSG00000278867
APOL3	3.76133	3.66176	1.00324e-05	0.00641761	ENSG00000128284
VAMP2	6.62776	3.92496	7.68593e-09	6.88326e-05	ENSG00000220205
LINC02824	4.3318	4.32158	1.49027e-06	0.00138066	ENSG00000255998
AC008742.1	6.0119	2.9689	2.34232e-07	0.000525022	ENSG00000267650
AC023906.3	3.34865	4.78987	7.5089e-06	0.0050639	ENSG00000259327
MYOG	4.18019	2.81627	0.00010513	0.0344711	ENSG00000122180
PEAK3	4.46841	2.62513	8.79515e-05	0.0302948	ENSG00000188305
AL139120.1	4.72171	2.48806	7.08461e-05	0.0264364	ENSG00000233340
AC092279.2	4.86075	2.43991	0.000134792	0.0380265	ENSG00000279425
AL592114.2	6.21049	2.88914	5.54542e-07	0.000677222	ENSG00000225522
AC124016.1	3.42906	4.95846	2.72414e-05	0.0135422	ENSG00000272677
AC113208.5	6.62038	3.34871	4.29171e-08	0.000223556	ENSG00000287926
LINC01107	4.42386	2.8617	7.97614e-05	0.0281785	ENSG00000225493
TIGD7	3.12528	4.04048	0.000106491	0.0344711	ENSG00000140993
MYADM-AS1	-5.15835	4.25982	0.00012446	0.0359557	ENSG00000228323
AC016597.1	3.31548	4.38871	2.49565e-05	0.0131459	ENSG00000261329
G6PD	3.18306	4.9848	1.79421e-05	0.0100106	ENSG00000160211
ARPC4	6.33211	3.16641	3.48179e-07	0.000525022	ENSG00000241553
STARD8	3.27252	4.40723	3.78303e-05	0.0169398	ENSG00000130052
MFAP5	3.90387	3.18025	0.000144271	0.0395525	ENSG00000197614
AC007422.1	3.44478	4.15002	8.07588e-05	0.0281785	ENSG00000235495
HSPG2	-3.30134	5.81116	0.000151448	0.0406896	ENSG00000142798
AC097374.1	3.80989	4.43335	1.72276e-06	0.00146766	ENSG00000259848
