## Supplementary material for "Dissecting the molecular landscape of Parkinson’s disease and Parkinson’s disease dementia using highly efficient snRNA-seq (HIF-snRNA-seq)": All-tablrs: microglia.xlsx

### Sheet: early.pdd.ctrl
gname	logFC	logCPM	PValue	FDR	ensemblID
AC097381.3	4.68009	2.04625	7.44252e-05	0.0165224	ENSG00000273267
AC107391.1	5.30143	1.55018	2.16908e-05	0.00738242	ENSG00000251310
BTN3A1	3.07196	2.53452	0.000247002	0.0356876	ENSG00000026950
NAALADL2-AS2	4.09968	2.77543	1.30344e-06	0.00140571	ENSG00000226779
PSMA6P2	3.21398	2.06859	0.000376549	0.0434042	ENSG00000229083
U91324.1	3.4532	2.2718	0.000192074	0.0308487	ENSG00000229740
AC046168.2	-3.1525	3.58374	0.000159457	0.0274475	ENSG00000259420
CLEC6A	3.30988	2.19135	0.000159731	0.0274475	ENSG00000205846
CSNK2B	5.37786	1.73009	1.00654e-05	0.00514694	ENSG00000204435
AL161734.2	3.58421	1.83687	0.000243582	0.035389	ENSG00000288574
AC099343.3	4.67216	1.61419	6.0037e-05	0.0138392	ENSG00000271646
OR4K2	4.96544	1.48686	5.18266e-05	0.0130417	ENSG00000165762
DHX16	3.08443	2.46729	0.000348859	0.0434042	ENSG00000204560
AL359955.1	4.13275	2.0444	1.32177e-05	0.00556853	ENSG00000197550
AL080275.1	4.27642	1.67245	0.0003548	0.0434042	ENSG00000287300
LINC02108	4.36438	2.17353	9.58649e-06	0.00507865	ENSG00000250127
PCDHGA6	6.79254	2.17862	6.65537e-08	0.000125608	ENSG00000253731
DBI	3.5455	3.70456	4.98123e-06	0.00369239	ENSG00000155368
AC012101.1	5.22161	1.42922	8.83404e-05	0.0180244	ENSG00000286603
AL132711.1	5.79705	1.86622	2.47508e-06	0.00226485	ENSG00000258717
AC025161.1	5.17575	1.69925	1.02267e-05	0.00514694	ENSG00000257199
AL159987.2	4.49437	1.31609	0.000377102	0.0434042	ENSG00000229594
MLLT10P1	5.22161	1.42922	8.83404e-05	0.0180244	ENSG00000238151
AC133040.1	4.6957	1.68969	2.965e-05	0.00942463	ENSG00000287567
AC105020.3	5.7421	1.66708	6.49609e-06	0.00417367	ENSG00000260235
LINC01288	2.69364	3.25695	0.000291673	0.0391452	ENSG00000254344
MRPL41	-1.88893	5.95257	0.000341532	0.0429718	ENSG00000182154
AC215522.2	5.28985	1.61539	2.52074e-05	0.0083647	ENSG00000282572
HECW2-AS1	3.93961	1.29377	0.00034006	0.0429657	ENSG00000229056
DEFB116	7.06965	2.57964	3.36662e-09	1.12957e-05	ENSG00000215545
AC008638.3	5.02273	1.50237	6.50664e-05	0.014773	ENSG00000270669
COX6A1	4.70346	2.85547	6.47014e-06	0.00417367	ENSG00000111775
OR2M2	4.66059	1.6214	0.000116967	0.0222141	ENSG00000198601
SLC35B2	2.93804	3.91119	1.34617e-05	0.00556853	ENSG00000157593
NPM1P40	2.9883	2.59539	0.000169904	0.0288235	ENSG00000236523
AC020915.4	3.37618	2.2487	0.000410122	0.0462107	ENSG00000283515
AC080078.1	5.16254	1.5599	3.72679e-05	0.0103444	ENSG00000270302
RBM46	3.9193	3.43609	1.9006e-06	0.00191308	ENSG00000151962
AC007179.1	1.86985	5.43953	8.6179e-05	0.0178243	ENSG00000231815
AC096636.1	3.41461	2.29044	0.000357249	0.0434042	ENSG00000279333
LYARP1	4.92776	1.79785	0.000101002	0.0198049	ENSG00000229560
RNU6-50P	3.9984	1.3221	0.00042711	0.0473137	ENSG00000199226
SLC6A14P1	5.70566	1.9969	3.36147e-06	0.00290018	ENSG00000236077
AC008391.1	5.69577	1.99591	1.00016e-05	0.00514694	ENSG00000285997
AC124276.1	4.9786	1.92686	1.47886e-05	0.00586176	ENSG00000254991
RPS6P21	4.82907	1.46861	4.01216e-05	0.0107861	ENSG00000243499
ELOCP3	4.69334	1.38062	0.000236567	0.0351452	ENSG00000229919
SNORD104	5.91895	1.65971	6.90039e-06	0.00425247	ENSG00000199753
LINC02662	3.96981	2.2002	0.000192276	0.0308487	ENSG00000231326
TFPI	2.89722	3.18725	0.000167318	0.0285452	ENSG00000003436
MIR7-2	3.6878	3.74198	1.71394e-05	0.00623565	ENSG00000207703
OSR1	4.28058	2.10102	0.000219666	0.0339944	ENSG00000143867
OR5D18	4.99041	1.42016	0.000114713	0.021924	ENSG00000186119
AC090155.2	3.97053	1.66298	0.000273741	0.0377451	ENSG00000253380
AC022028.1	4.4189	1.29553	0.000395225	0.0448669	ENSG00000236606
KCNIP4-IT1	-6.74721	3.12194	0.000150992	0.0267779	ENSG00000280650
AL590027.1	4.75399	1.54695	3.80244e-05	0.0103444	ENSG00000286820
LINC02702	4.02533	2.85787	4.18465e-06	0.00341524	ENSG00000237937
AL031587.5	4.19526	1.40246	8.16718e-05	0.0172487	ENSG00000278948
SHMT2	2.76749	2.85905	0.000232298	0.0350735	ENSG00000182199
RNA5SP130	4.4189	1.29553	0.000395225	0.0448669	ENSG00000201301
CDKN2D	-3.27653	4.40918	0.000128087	0.0235844	ENSG00000129355
SIGIRR	2.87505	3.33475	4.69136e-05	0.0121081	ENSG00000185187
AC123767.1	3.96467	1.42966	0.000143633	0.0261281	ENSG00000254067
NRBF2P1	6.83626	2.29687	3.0544e-08	7.37928e-05	ENSG00000267797
Z93015.1	4.8676	1.44265	0.000119966	0.0226413	ENSG00000225238
AL354718.3	1.96505	6.23545	3.13858e-05	0.00955632	ENSG00000276832
AL590723.1	4.85389	2.80072	4.29868e-05	0.0113866	ENSG00000228686
PRSS57	3.54416	2.61232	9.15971e-05	0.0185635	ENSG00000185198
CAPN8	-3.26803	3.22585	0.000159975	0.0274475	ENSG00000203697
NIFK	-3.77873	2.82013	0.000421088	0.0472698	ENSG00000155438
AL121929.3	3.81547	2.33997	7.76841e-05	0.0169987	ENSG00000287419
SLC25A10	3.65408	1.45983	0.000458997	0.0495355	ENSG00000183048
AC137936.1	3.97135	2.00992	0.00043685	0.0477955	ENSG00000283148
AC104793.1	4.63181	2.15745	3.35051e-05	0.00982286	ENSG00000249568
LINC00523	4.72077	2.19062	9.30661e-06	0.00507865	ENSG00000196273
AC107294.1	5.61902	2.16083	3.29412e-07	0.000473679	ENSG00000272922
ELN-AS1	4.10203	1.43059	0.000200171	0.031647	ENSG00000232415
PRKG1-AS1	2.95521	2.99695	0.000153101	0.0268299	ENSG00000236671
LINC01585	3.82377	2.16871	8.16823e-05	0.0172487	ENSG00000245479
LCMT1-AS2	4.03423	1.78742	3.47622e-05	0.0100619	ENSG00000260034
THRB-IT1	8.24742	3.4295	8.18423e-12	1.2357e-07	ENSG00000224822
TMA16P1	4.11191	1.28111	0.000328405	0.0420205	ENSG00000255265
SNORA70	4.34981	1.27943	0.000464705	0.0497613	ENSG00000252969
AC010636.1	4.90815	1.46112	7.27584e-05	0.0163962	ENSG00000268560
AC012645.1	3.34616	3.10718	7.86443e-06	0.00465651	ENSG00000250616
LINC01638	4.5021	1.32297	0.000261502	0.0367283	ENSG00000233521
AC008695.1	3.45911	2.262	7.38275e-05	0.0165138	ENSG00000273217
LINC01565	4.66971	2.0116	1.53756e-05	0.00595252	ENSG00000198685
AC010761.4	4.21626	1.53523	0.000256214	0.0364948	ENSG00000265474
AC082651.3	5.46494	1.95777	1.1537e-05	0.00529737	ENSG00000243491
AC069542.1	4.47354	2.5183	1.66298e-05	0.00619964	ENSG00000229190
AL161447.2	5.16446	1.3837	9.5897e-05	0.0193053	ENSG00000287333
CLEC12B	4.49437	1.31609	0.000377102	0.0434042	ENSG00000256660
SEPTIN12	5.11297	1.76991	1.18476e-05	0.00529737	ENSG00000140623
THAP12P1	5.56583	1.74596	7.43045e-06	0.00448755	ENSG00000230665
MTND6P18	5.51439	1.7978	5.9822e-06	0.00414931	ENSG00000227714
LINC01775	4.42244	2.00859	6.25887e-06	0.00417367	ENSG00000267201
LINC00368	4.14527	1.24424	0.000378028	0.0434042	ENSG00000225870
AL163540.1	2.68029	4.33994	1.4407e-05	0.00580064	ENSG00000204790
RNU1-80P	4.94729	1.47279	7.95702e-05	0.017041	ENSG00000238898
AC093028.1	5.7941	1.60176	1.22799e-05	0.00529737	ENSG00000279462
AL031280.1	3.38815	2.70694	1.88444e-05	0.00673273	ENSG00000233478
AC116563.1	5.79435	1.72403	3.79147e-06	0.00318031	ENSG00000250126
AP005264.7	4.61087	1.97299	2.15599e-05	0.00738242	ENSG00000280302
AC023906.2	4.13116	1.82723	0.000368965	0.0434042	ENSG00000259178
AC007160.1	4.49437	1.31609	0.000377102	0.0434042	ENSG00000176043
AC092295.1	-4.10651	2.90304	0.000243763	0.035389	ENSG00000228629
MIR518F	4.5974	1.34867	0.000301638	0.039431	ENSG00000207706
PHLDA3	-3.01549	4.21335	0.000306376	0.0398778	ENSG00000174307
THEMIS3P	4.72691	1.56116	0.000111347	0.0215147	ENSG00000229442
AC090338.1	4.02775	1.47147	0.000393258	0.0448669	ENSG00000287993
AC116407.4	6.9773	2.31417	2.07674e-08	5.70102e-05	ENSG00000280033
AC018450.1	3.66094	1.53116	0.000354482	0.0434042	ENSG00000241679
AC116456.1	5.52815	1.80439	5.01334e-06	0.00369239	ENSG00000254921
CEACAMP2	5.09436	1.5314	5.3531e-05	0.0131421	ENSG00000230558
AL132986.1	4.19743	1.21821	0.000459569	0.0495355	ENSG00000287913
AC234063.1	6.6375	2.2802	4.98482e-08	0.000100351	ENSG00000265031
HOXA-AS3	4.67038	1.96086	9.6663e-05	0.0193307	ENSG00000254369
RHBDF1	-3.76816	3.20462	0.000213685	0.0332611	ENSG00000007384
AC010245.2	4.46448	2.0139	2.45497e-06	0.00226485	ENSG00000272040
AP000445.2	5.98681	3.79341	3.7492e-11	2.92477e-07	ENSG00000254926
OIP5-AS1	6.37271	3.00105	5.5331e-07	0.000696179	ENSG00000247556
PCDHB12	3.0761	2.1917	0.000300238	0.039431	ENSG00000120328
AC006330.1	8.06709	3.25713	3.87425e-11	2.92477e-07	ENSG00000280388
YWHAQP7	4.5974	1.34867	0.000301638	0.039431	ENSG00000271142
C11orf72	5.0087	1.64572	1.11749e-05	0.00527263	ENSG00000184224
AL359092.1	4.69334	1.38062	0.000236567	0.0351452	ENSG00000224797
AC069431.1	4.55589	2.06458	5.59892e-06	0.00402549	ENSG00000240063
CTC-338M12.4	2.33776	3.91684	0.000439648	0.0479279	ENSG00000233937
AL353135.2	3.3781	3.5663	1.17027e-05	0.00529737	ENSG00000288009
AC023932.1	4.78315	1.41194	0.000149783	0.0267633	ENSG00000271238
AC005084.1	4.37655	1.32591	0.000443558	0.0481803	ENSG00000271330
RPSAP11	4.86145	1.87084	3.51666e-05	0.0100619	ENSG00000237433
AL109653.3	2.58699	3.92284	0.00027663	0.03797	ENSG00000286085
AL136116.3	4.10565	1.57596	0.000111859	0.0215147	ENSG00000217648
GPR142	5.04094	1.51121	5.47813e-05	0.0131784	ENSG00000257008
AC087636.1	-4.49141	2.94597	0.000309032	0.0398796	ENSG00000258773
BX088651.4	4.46446	1.37975	0.000260141	0.0367078	ENSG00000237357
AL117344.1	5.39233	1.94298	2.20028e-05	0.00738242	ENSG00000218631
KRT18P21	4.78315	1.41194	0.000149783	0.0267633	ENSG00000250363
AL133335.2	4.29879	1.32317	0.000430044	0.0473137	ENSG00000286587
AP000962.1	3.74817	2.14577	4.4692e-05	0.0116342	ENSG00000269950
AC008972.2	4.43271	1.36865	0.000336271	0.0427673	ENSG00000272081
AC091393.2	7.07979	2.48538	4.32398e-09	1.30571e-05	ENSG00000286350
AL158070.1	4.94356	1.50328	3.20522e-05	0.00955632	ENSG00000228317
PPP2R3B	4.58343	1.31406	0.000193079	0.0308487	ENSG00000167393
Z73429.1	4.66497	1.80222	1.57098e-05	0.00600493	ENSG00000273082
CAST	1.57473	6.03654	0.000273229	0.0377451	ENSG00000153113
UQCC2	-2.86144	4.1834	0.000426744	0.0473137	ENSG00000137288
AC130304.1	4.69493	1.57977	4.97306e-05	0.0126194	ENSG00000280064
AC099654.16	4.73603	1.50033	0.000151638	0.0267779	ENSG00000287517
OR4N3P	4.94729	1.47279	7.95702e-05	0.017041	ENSG00000259435
AC097372.1	4.734	2.07533	2.89309e-05	0.00937077	ENSG00000251010
AC055866.1	4.69334	1.38062	0.000236567	0.0351452	ENSG00000212149
SPATA31C2	4.2873	1.65238	5.4988e-05	0.0131784	ENSG00000177910
LINC00283	4.01714	1.32851	0.000374942	0.0434042	ENSG00000231633
MIR4521	5.7941	1.60176	1.22799e-05	0.00529737	ENSG00000283160
AP001977.1	1.79567	6.00758	0.000179478	0.0298848	ENSG00000286044
AC006027.1	4.26893	1.61059	0.000148249	0.0267633	ENSG00000272638
AC027271.1	4.96022	1.59158	9.22653e-06	0.00507865	ENSG00000272576
RNU7-126P	5.02273	1.50237	6.50664e-05	0.014773	ENSG00000238632
AL603756.1	4.13257	1.62399	0.000237428	0.0351452	ENSG00000271933
AL162430.2	3.84788	1.6724	0.000252463	0.0361309	ENSG00000236434
AC022100.1	4.71901	1.33089	0.000268237	0.037327	ENSG00000287323
AC018647.3	3.39495	2.20122	0.000175253	0.0294281	ENSG00000287032
CYCSP4	4.40073	1.35323	0.000221774	0.0339944	ENSG00000229120
RNU7-10P	5.6491	2.20523	2.56647e-07	0.000387499	ENSG00000271841
AC010157.2	5.61865	2.31566	4.94045e-07	0.000648638	ENSG00000285739
AL121781.1	-3.1139	4.30243	0.000175416	0.0294281	ENSG00000238282
SCARNA7	5.24149	2.16948	0.000137764	0.0252124	ENSG00000238741
AC104982.1	4.22844	1.76979	0.000282363	0.0382814	ENSG00000239129
S1PR5	3.60895	1.87233	0.000348623	0.0434042	ENSG00000180739
AC022133.2	3.71874	1.54795	0.000460955	0.0495355	ENSG00000288539
AL022322.2	2.93063	3.53079	5.839e-05	0.0135631	ENSG00000279080
PEG3	-6.6269	2.99492	0.000180118	0.0298848	ENSG00000198300
AL021368.3	-4.26822	3.43413	4.8582e-05	0.0124325	ENSG00000272541
AL355981.1	5.40142	2.69681	3.17683e-08	7.37928e-05	ENSG00000284846
RPL26P3	5.41157	1.75582	1.89516e-05	0.00673273	ENSG00000240179
AC009852.1	4.52581	1.40164	0.000258884	0.036702	ENSG00000260406
CCDC183-AS1	-3.64537	3.28323	0.000202457	0.0318417	ENSG00000228544
MIR758	6.33309	1.88029	9.00906e-07	0.00102283	ENSG00000211582
TCAP	2.73693	3.3996	0.000429143	0.0473137	ENSG00000173991
CST2	4.49437	1.31609	0.000377102	0.0434042	ENSG00000170369
TFF3	4.49437	1.31609	0.000377102	0.0434042	ENSG00000160180
DHRSX	4.0386	2.34382	1.4947e-05	0.00586176	ENSG00000169084
BUD13P1	3.73617	2.05164	3.61427e-05	0.0102	ENSG00000270689
SNORD115-42	7.24111	2.52198	3.27674e-09	1.12957e-05	ENSG00000201143
AL583859.2	4.8049	1.42948	9.87416e-05	0.0196164	ENSG00000279575
RPL8P2	4.69484	1.46498	0.000126336	0.0234047	ENSG00000225267
AL590428.1	3.56596	2.7042	7.49599e-05	0.0165224	ENSG00000231652
AC009563.1	4.87293	1.67201	1.08478e-05	0.00519955	ENSG00000253961
AC097532.2	5.05618	1.49147	3.53202e-05	0.0100619	ENSG00000272769
AL391840.2	4.31309	2.22542	5.63273e-05	0.0132884	ENSG00000261970
FAM230E	4.73752	2.314	6.76252e-06	0.00425247	ENSG00000182824
NEAT1	1.78446	8.95895	1.59121e-05	0.00600623	ENSG00000245532
RNU6-865P	5.09436	1.5314	5.3531e-05	0.0131421	ENSG00000201642
TMPRSS11D	3.01487	2.76442	0.000225492	0.0343898	ENSG00000153802
AL022329.1	4.19877	1.87382	5.72589e-05	0.0134035	ENSG00000234884
AL355602.1	3.83825	2.41684	0.000229505	0.034826	ENSG00000284694
CGA	3.76241	1.25114	0.000430879	0.0473137	ENSG00000135346
TGM7	3.93927	3.303	3.08282e-06	0.002738	ENSG00000159495
NRDE2	1.65033	5.62565	0.000349891	0.0434042	ENSG00000119720
FAM71C	4.49437	1.31609	0.000377102	0.0434042	ENSG00000180219
TMEM80	7.98241	3.17729	8.04572e-11	4.85913e-07	ENSG00000177042
AC090629.1	2.56844	3.58961	0.000282702	0.0382814	ENSG00000286402
FTH1P4	5.36587	1.7594	9.33773e-06	0.00507865	ENSG00000242992
AL442663.2	4.69752	1.84243	1.33505e-05	0.00556853	ENSG00000258448
AC233724.5	4.87826	1.56459	3.13738e-05	0.00955632	ENSG00000248542
AC012445.1	4.5974	1.34867	0.000301638	0.039431	ENSG00000229550
MTND4P31	4.2403	1.46265	0.00024144	0.035389	ENSG00000235382
LINC00339	5.65663	1.54268	2.19776e-05	0.00738242	ENSG00000218510
RSPO1	3.03877	2.08747	0.00037011	0.0434042	ENSG00000169218
ADAM30	6.24308	1.91473	8.96194e-07	0.00102283	ENSG00000134249
AL158834.1	-5.83331	3.07044	0.000190269	0.0308487	ENSG00000226842
MRPS15P1	4.5974	1.34867	0.000301638	0.039431	ENSG00000259186
CNNM4	-1.81532	6.55823	0.000405202	0.0458272	ENSG00000158158
SNRPC	-2.6663	3.96376	0.000268009	0.037327	ENSG00000124562
MLANA	3.52882	2.38756	0.000186117	0.0305445	ENSG00000120215
POU1F1	3.923	2.03982	0.00015371	0.0268299	ENSG00000064835
AL136322.1	4.0904	2.24536	2.91702e-05	0.00937077	ENSG00000230260
AL139241.1	4.49633	1.8806	0.000110787	0.0215147	ENSG00000230928
TMEM204	-5.23539	3.22249	6.04595e-06	0.00414931	ENSG00000131634
AP000553.1	3.66024	3.52788	9.24304e-06	0.00507865	ENSG00000207751
AL121978.1	4.49437	1.31609	0.000377102	0.0434042	ENSG00000220446
AC020978.9	6.14091	1.77224	2.41536e-06	0.00226485	ENSG00000279649
LYNX1	7.11829	3.64426	3.22545e-09	1.12957e-05	ENSG00000180155
AL445471.1	3.81162	1.5303	0.000373438	0.0434042	ENSG00000261025
AP001960.1	3.94619	1.33089	0.000372713	0.0434042	ENSG00000250300
VMAC	-6.31782	2.72894	0.000468355	0.0499749	ENSG00000187650
LINC00945	5.16239	1.45173	3.76898e-05	0.0103444	ENSG00000232539
AL450338.1	5.52251	1.64178	1.20566e-05	0.00529737	ENSG00000218766
AC007494.1	5.66283	1.79522	4.65608e-06	0.00360512	ENSG00000260012
PDCD2	3.25081	3.16762	9.46544e-06	0.00507865	ENSG00000071994
KLHL38	4.94729	1.47279	7.95702e-05	0.017041	ENSG00000175946
U4	4.49437	1.31609	0.000377102	0.0434042	ENSG00000276103
LINC02013	5.97867	2.08635	4.47495e-07	0.000614227	ENSG00000228730
C3orf56	5.44336	2.19293	1.04878e-05	0.00519181	ENSG00000214324
FBXO3-DT	6.61533	2.14136	1.16706e-07	0.000185482	ENSG00000254508
NDUFB10P2	6.24027	1.82682	1.47024e-06	0.00153093	ENSG00000261624
PSMD8P1	6.55444	2.20742	9.09222e-08	0.000161505	ENSG00000228264
AC126768.3	3.70172	2.12163	0.000293105	0.0391632	ENSG00000288108
RNA5SP319	5.22616	1.76939	2.00498e-05	0.00704005	ENSG00000199638
LEPROT	5.25343	1.61883	5.57968e-05	0.0132669	ENSG00000213625
AHCTF1P1	3.96241	1.7542	0.000122681	0.0230099	ENSG00000226121
AC107398.5	4.78104	1.62317	3.01206e-05	0.0094745	ENSG00000286294
AC095059.1	3.87751	1.25612	0.000220856	0.0339944	ENSG00000248627
FP671120.4	-1.63693	9.5471	0.000357557	0.0434042	ENSG00000278996
AC007106.1	3.75178	2.11016	0.00030885	0.0398796	ENSG00000251410
AC098583.2	5.31325	1.70701	3.19659e-05	0.00955632	ENSG00000251516
ANKRD13B	-6.45853	2.85044	0.000278583	0.038065	ENSG00000198720
AL512356.4	6.0063	2.91667	1.05423e-07	0.000176859	ENSG00000286636
TGM1	4.73993	1.60503	3.06901e-05	0.00955412	ENSG00000092295
VCAM1	4.90178	1.78572	0.000100026	0.0197418	ENSG00000162692
RN7SL825P	5.62918	1.58989	1.70812e-05	0.00623565	ENSG00000239731
AC026367.3	4.0108	2.17909	2.74617e-05	0.00901371	ENSG00000275759
AC011477.2	3.42846	2.06327	0.000358995	0.0434042	ENSG00000267565
AC061708.1	2.3279	3.88464	0.00042617	0.0473137	ENSG00000286856
OR4A49P	5.09436	1.5314	5.3531e-05	0.0131421	ENSG00000254472
TSPO2	5.37054	1.48387	4.3983e-05	0.0115492	ENSG00000112212
MAFF	3.45276	6.80021	8.19073e-13	2.47336e-08	ENSG00000185022
AC137932.2	3.7726	1.7967	0.000125106	0.0233199	ENSG00000261253
EFCAB6-AS1	2.42796	3.7854	0.000318063	0.0408704	ENSG00000223843
AP005137.2	5.37379	1.82265	1.39946e-05	0.00571073	ENSG00000272703
MRPL15	-3.24832	3.29055	0.000206493	0.0323081	ENSG00000137547
AL021937.3	2.82629	3.71934	0.000251048	0.0360996	ENSG00000234626
RPL35AP26	4.40019	1.35744	0.000337074	0.0427673	ENSG00000243607
AC010735.2	2.88838	2.85897	0.000286631	0.0386402	ENSG00000272622

### Sheet: late.pdd.ctrl
gname	logFC	logCPM	PValue	FDR	ensemblID
AC005840.3	5.23543	2.16633	1.19742e-05	0.0031659	ENSG00000256913
SPRR2E	4.64251	2.7176	8.05521e-06	0.00224486	ENSG00000203785
AC073614.1	6.17433	2.61274	1.98895e-08	2.92981e-05	ENSG00000228464
AC141557.1	4.08584	2.93023	2.04379e-05	0.00478959	ENSG00000256673
AC011726.1	5.0573	1.33449	9.91793e-05	0.0158145	ENSG00000253430
Z99716.2	5.93949	1.87671	1.83985e-07	0.000123726	ENSG00000286659
MIR6807	4.95209	1.29267	0.000154136	0.0222806	ENSG00000275924
RN7SL296P	4.63258	1.47727	0.000197385	0.0269874	ENSG00000275090
LIPC-AS1	5.86415	1.71461	3.55078e-06	0.00115621	ENSG00000259293
DDX50P1	5.0573	1.33449	9.91793e-05	0.0158145	ENSG00000229816
KRT19P3	6.49973	2.12352	1.3819e-07	0.000106869	ENSG00000249681
NDUFV2	6.5723	2.19611	8.15227e-08	7.8807e-05	ENSG00000178127
LINC00893	5.48871	1.53053	1.73645e-05	0.00416398	ENSG00000241769
AL354821.1	3.50821	3.72623	2.82288e-05	0.00598899	ENSG00000274090
STARD10	6.13196	1.89706	9.01342e-07	0.000442573	ENSG00000214530
RPS26P45	3.39079	2.09597	0.000426527	0.0482346	ENSG00000241765
SWSAP1	4.3871	2.1635	3.4957e-06	0.00115621	ENSG00000173928
AC114977.2	5.7623	1.78293	7.98727e-06	0.00224486	ENSG00000285616
RSKR	5.56966	2.10832	4.39662e-05	0.00850032	ENSG00000167524
AC005070.1	6.90818	2.42652	1.17703e-08	2.64007e-05	ENSG00000270764
PDHA2	5.05098	1.31843	0.000126631	0.0195365	ENSG00000163114
BLOC1S6	5.98357	1.80478	1.82938e-06	0.000716329	ENSG00000104164
AL109741.2	4.17382	1.54965	0.000282273	0.0356401	ENSG00000228399
AL033381.1	3.97962	2.58331	4.10954e-05	0.0080971	ENSG00000176515
RNU6-1318P	5.73883	2.8203	1.4486e-07	0.000107093	ENSG00000202259
AC108472.1	3.79731	2.31103	6.28079e-05	0.011362	ENSG00000235902
AL356414.1	6.20604	1.92728	4.95269e-07	0.000289069	ENSG00000205300
LINC02625	3.29035	2.22866	0.000193452	0.0265967	ENSG00000233643
AC116651.1	6.97661	2.21486	2.69618e-08	3.62625e-05	ENSG00000273133
AP000919.1	3.05281	2.63427	0.000162791	0.0233186	ENSG00000265907
RPL27AP4	5.86415	1.71461	3.55078e-06	0.00115621	ENSG00000233939
ALX1	5.68797	2.13791	6.9685e-07	0.000378182	ENSG00000180318
BHLHE22	2.9464	2.66295	0.000356483	0.0432448	ENSG00000180828
ERICD	6.71155	3.20834	3.93513e-11	4.05765e-07	ENSG00000280303
RNA5SP471	8.24696	3.31841	5.46871e-12	8.45845e-08	ENSG00000252780
VTRNA2-2P	5.98247	1.78437	1.95334e-06	0.000745982	ENSG00000251900
AC105137.1	5.33684	1.46508	1.05541e-05	0.00283896	ENSG00000261714
AL133268.2	5.25604	1.40464	5.57083e-05	0.0103812	ENSG00000223623
AC006372.4	6.04376	1.82302	1.42918e-06	0.000613991	ENSG00000280266
SIGLEC9	3.06376	3.07708	0.000268277	0.0342928	ENSG00000129450
AL022323.1	5.48029	1.31229	5.25966e-05	0.00998174	ENSG00000279006
RPS19P3	4.83814	1.24991	0.000247908	0.0320032	ENSG00000240463
AL442128.1	-6.50788	2.89124	0.000199679	0.0269874	ENSG00000275989
DNM1P32	5.71219	1.42679	2.26137e-05	0.00514361	ENSG00000261708
AL096855.2	4.54805	2.02369	1.28008e-05	0.00329982	ENSG00000270282
RPS15P5	7.34895	2.80026	6.03816e-10	2.57175e-06	ENSG00000229806
PET117	4.86382	1.98737	2.11024e-05	0.00490814	ENSG00000232838
NPY4R	6.0902	1.61418	3.95509e-06	0.00124844	ENSG00000204174
AC005538.3	6.87827	2.4034	1.41627e-08	2.64007e-05	ENSG00000286059
WARS1P1	4.19015	1.87206	0.000419141	0.0476681	ENSG00000225802
SLC25A5P4	5.25604	1.40464	5.57083e-05	0.0103812	ENSG00000234421
FXYD6	4.99734	2.11024	8.07111e-05	0.0141859	ENSG00000137726
AL157938.1	3.89612	1.78075	0.000273963	0.0348756	ENSG00000226987
AC020741.1	3.50601	1.97475	2.28388e-05	0.00515691	ENSG00000205682
C22orf34	-1.99062	6.07344	0.000248295	0.0320032	ENSG00000188511
BCRP8	4.93579	1.27388	0.000199784	0.0269874	ENSG00000236794
SPATA31A6	5.65637	1.3516	3.75198e-05	0.00757136	ENSG00000185775
AC112512.1	4.95209	1.29267	0.000154136	0.0222806	ENSG00000214773
AC012491.1	4.55384	1.38186	0.000399088	0.0465864	ENSG00000271074
RNA5SP437	5.73502	1.64195	6.71671e-06	0.00193895	ENSG00000253058
LY9	-4.59509	2.86836	0.000185866	0.0256677	ENSG00000122224
AC244394.1	6.09165	1.85141	1.2524e-06	0.000566326	ENSG00000225603
RN7SL265P	4.81012	1.22833	0.000327074	0.0401497	ENSG00000241709
EEF1DP7	6.60632	2.22067	6.57001e-08	6.55602e-05	ENSG00000263883
AL359921.2	4.57181	1.22652	0.000168731	0.0240531	ENSG00000273058
OR4E1	5.59982	2.94606	1.20096e-07	0.000100266	ENSG00000276240
LINC00904	4.06262	1.83458	7.28836e-05	0.0130323	ENSG00000271171
AC112504.2	2.97628	4.05969	4.84671e-05	0.00925483	ENSG00000285558
MNX1	3.25969	3.19226	0.000119335	0.0186441	ENSG00000130675
AL353748.3	-3.01989	3.3522	0.000343133	0.0417893	ENSG00000287769
AC112203.1	6.56348	1.91203	2.72866e-07	0.000172262	ENSG00000251193
PSMA2	4.83814	1.24991	0.000247908	0.0320032	ENSG00000106588
AP000756.1	7.63676	2.78323	3.85323e-10	2.38392e-06	ENSG00000279341
CFL1P2	4.81012	1.22833	0.000327074	0.0401497	ENSG00000213478
AC016710.1	5.23873	2.07719	2.49674e-06	0.000898073	ENSG00000229131
NDUFA9	6.85259	2.40412	1.45087e-08	2.64007e-05	ENSG00000139180
SMIM7	6.82404	2.38236	1.7492e-08	2.70549e-05	ENSG00000214046
AL354811.2	3.86525	2.31208	0.000229421	0.0303287	ENSG00000288001
AL390955.2	5.86415	1.71461	3.55078e-06	0.00115621	ENSG00000271040
AC092484.1	7.65607	4.46541	2.66522e-14	8.24458e-10	ENSG00000225107
AL160271.2	6.54249	2.15477	1.07034e-07	9.19722e-05	ENSG00000236687
SCHIP1	5.56098	1.5673	1.44326e-05	0.00360046	ENSG00000151967
TUBB8P6	4.63672	1.47603	0.000145542	0.0216451	ENSG00000224625
AC008663.1	5.00632	1.90696	6.2653e-06	0.00186357	ENSG00000253768
PRRT2	4.83814	1.24991	0.000247908	0.0320032	ENSG00000167371
AC005392.2	5.42981	1.73099	2.34334e-06	0.000852811	ENSG00000231412
AC026495.2	3.61485	2.52611	2.52855e-05	0.00558701	ENSG00000287122
ANO7L1	3.14417	2.59042	0.000108975	0.0172681	ENSG00000237276
AL022170.1	3.97779	1.62057	0.000204749	0.027472	ENSG00000286933
DDI1	4.39258	1.22901	0.000411746	0.0473492	ENSG00000170967
TMEM273	3.63802	3.58179	4.8731e-06	0.00146354	ENSG00000204161
AC109464.2	6.03811	1.81822	1.65673e-06	0.000677703	ENSG00000249261
AP003419.2	5.33187	1.45463	3.63202e-05	0.00744059	ENSG00000274251
LINC02740	-3.39485	3.16303	0.000174236	0.024611	ENSG00000255109
AC087283.1	7.12479	2.35749	5.72835e-09	1.47667e-05	ENSG00000270304
ELFN2	-2.47001	3.79271	0.00036659	0.043539	ENSG00000243902
AL359508.1	5.73502	1.64195	6.71671e-06	0.00193895	ENSG00000285615
H3P27	5.98247	1.78437	1.95334e-06	0.000745982	ENSG00000220730
AL136131.3	5.23942	3.07713	8.74958e-08	7.96057e-05	ENSG00000272114
AC079349.1	6.6061	2.52164	3.47959e-08	4.30551e-05	ENSG00000250150
RNA5SP226	6.46689	1.78318	7.79579e-07	0.000401925	ENSG00000199523
AC018706.1	6.33264	2.00812	3.47294e-07	0.000210651	ENSG00000286725
ARHGEF37	1.8568	6.01364	8.02719e-05	0.0141859	ENSG00000183111
GPRACR	4.24228	1.74382	8.34374e-05	0.0145822	ENSG00000196979
AL096855.1	6.13196	1.89706	9.01342e-07	0.000442573	ENSG00000221083
AP003733.1	5.25604	1.40464	5.57083e-05	0.0103812	ENSG00000244176
AC120057.2	3.23848	2.10991	0.000127574	0.0195365	ENSG00000262526
GSEC	-2.29691	3.99548	0.000222251	0.0295069	ENSG00000280832
AC002310.3	3.73535	2.23777	0.000109412	0.0172681	ENSG00000260494
AC092828.1	5.98357	1.80478	1.82938e-06	0.000716329	ENSG00000253284
ZNF655	4.71386	1.20619	0.000415112	0.047384	ENSG00000197343
CD164L2	4.24648	2.272	2.82664e-05	0.00598899	ENSG00000174950
AL138966.2	5.98442	1.49918	7.87783e-06	0.00223571	ENSG00000277368
MIR99B	5.33187	1.45463	3.63202e-05	0.00744059	ENSG00000207550
LINC01814	-2.25864	3.8025	0.000285359	0.0358834	ENSG00000236008
LGALS17A	6.1859	2.32481	1.73866e-07	0.000119635	ENSG00000226025
AC023824.6	6.58037	2.16312	3.92657e-08	4.49868e-05	ENSG00000280180
SH3BGRL3	2.41312	4.38243	0.000199129	0.0269874	ENSG00000142669
TFAP2A-AS1	4.3546	1.19394	0.000367353	0.043539	ENSG00000229950
PCMTD1P3	7.56314	2.96301	1.59917e-10	1.23672e-06	ENSG00000234800
ZNF544	6.30829	2.01245	3.30797e-07	0.000204657	ENSG00000198131
CHP2	6.73313	2.6232	1.65991e-08	2.70252e-05	ENSG00000166869
ANXA8	4.01337	2.02333	0.000136062	0.0205314	ENSG00000265190
SNX33P1	4.67188	1.3309	0.000365935	0.043539	ENSG00000267609
AC004951.1	6.672	2.26864	4.32191e-08	4.61014e-05	ENSG00000228434
AC096642.1	4.45028	2.11501	1.3664e-06	0.000603832	ENSG00000277007
AP001010.1	4.58288	1.18392	0.000181379	0.0253944	ENSG00000266954
MIR4284	4.73045	1.21431	0.00039467	0.0462451	ENSG00000265724
COX5A	-2.00683	5.93051	0.000427242	0.0482346	ENSG00000178741
RPL19P18	4.77797	1.28518	5.60645e-05	0.010385	ENSG00000241654
AL137071.1	4.75232	1.54181	8.8498e-05	0.0150417	ENSG00000236724
ACAP2-IT1	5.0573	1.33449	9.91793e-05	0.0158145	ENSG00000229325
RN7SL455P	7.15779	2.24708	1.62768e-08	2.70252e-05	ENSG00000264047
AL391422.4	-5.36874	4.27609	1.4352e-05	0.00360046	ENSG00000270504
MARK2P11	4.7508	1.52097	0.000130094	0.0197271	ENSG00000253743
SMARCA5-AS1	5.45906	1.67019	1.14354e-05	0.00304951	ENSG00000245112
MB	4.03595	2.63732	4.1964e-06	0.00129812	ENSG00000198125
AC012050.1	5.75408	2.02048	1.10372e-06	0.000525267	ENSG00000259588
AP003548.1	7.0823	2.94295	6.2141e-10	2.57175e-06	ENSG00000253105
AL590822.3	4.36763	2.55937	3.83407e-06	0.00123545	ENSG00000287356
SNORA71	6.0902	1.61418	3.95509e-06	0.00124844	ENSG00000201393
MAGEA1	4.98721	2.00396	3.28222e-05	0.00686028	ENSG00000198681
ANKRD60	5.86968	1.71912	3.5072e-06	0.00115621	ENSG00000124227
AC114488.1	6.42586	2.07355	2.10766e-07	0.00013872	ENSG00000229167
AL356157.3	5.59281	1.5662	1.27712e-05	0.00329982	ENSG00000287173
APOC4-APOC2	7.34461	2.5204	2.85418e-09	8.11627e-06	ENSG00000224916
AC008750.7	4.84559	1.41282	4.72208e-05	0.00907285	ENSG00000269403
AL360006.1	3.89899	1.58604	0.000364572	0.043539	ENSG00000287423
AC006478.2	4.46434	1.38726	0.000162824	0.0233186	ENSG00000287039
MKRN9P	4.69841	1.19547	0.000366814	0.043539	ENSG00000258128
AL021153.1	5.66571	1.60447	9.19787e-06	0.00249585	ENSG00000238195
NF1P6	3.4386	2.47464	0.000401805	0.0466542	ENSG00000224435
AC020651.1	5.56137	1.80492	1.44729e-06	0.000613991	ENSG00000249474
AC009044.1	5.43454	1.48716	2.58096e-05	0.00564337	ENSG00000279991
LNCNEF	4.46624	1.74616	0.000153074	0.0222806	ENSG00000237396
SNORD115-15	6.22287	1.95579	5.38483e-07	0.000305462	ENSG00000201679
AL390760.1	5.88729	1.73991	1.26322e-06	0.000566326	ENSG00000203364
AL135999.2	4.71386	1.20619	0.000415112	0.047384	ENSG00000273618
AC123784.1	1.7715	5.7589	0.000183881	0.0256012	ENSG00000285883
LINC00837	4.59451	1.55523	8.7385e-05	0.0150417	ENSG00000235824
MYBPH	3.80461	3.51019	1.58761e-05	0.0038977	ENSG00000133055
AC023813.2	5.0573	1.33449	9.91793e-05	0.0158145	ENSG00000260033
UROC1	-4.17728	2.38646	0.000404194	0.0466542	ENSG00000159650
ST8SIA6	2.01531	4.68825	0.000143922	0.0216121	ENSG00000148488
AC079305.2	-2.61544	3.98084	0.000151999	0.0222806	ENSG00000229337
AC023511.1	5.56407	3.10136	3.10835e-08	4.00641e-05	ENSG00000257262
AC073544.1	4.72177	1.38975	4.01801e-05	0.0079675	ENSG00000268455
LINC02303	5.48319	2.48744	1.29848e-07	0.000102993	ENSG00000258616
AL031587.4	6.43083	2.078	1.45404e-07	0.000107093	ENSG00000273214
AC099654.3	6.45975	2.09544	1.74034e-07	0.000119635	ENSG00000236692
TATDN2	3.93272	1.41961	0.000219793	0.0293064	ENSG00000157014
AL031768.2	3.85484	2.63124	1.44894e-06	0.000613991	ENSG00000286512
LINC02061	5.47277	1.80759	1.66501e-06	0.000677703	ENSG00000250885
AC012409.5	5.48871	1.53053	1.73645e-05	0.00416398	ENSG00000280048
AP001017.1	5.5595	1.3619	4.33223e-05	0.00842851	ENSG00000267371
LUARIS	-3.94057	3.60303	0.000205147	0.027472	ENSG00000231638
AC053481.3	3.46555	2.12674	9.18323e-05	0.0154388	ENSG00000266365
IL4	-5.87662	2.80006	0.000303207	0.0379733	ENSG00000113520
SEMA6A-AS2	2.71614	3.39615	0.000392583	0.0461755	ENSG00000249167
AC126172.1	6.87827	2.4034	1.41627e-08	2.64007e-05	ENSG00000201502
AL451069.2	4.0664	3.29352	1.43794e-05	0.00360046	ENSG00000231705
PAK1IP1	3.47974	1.59284	8.7896e-05	0.0150417	ENSG00000111845
GNPATP	6.2411	1.9472	5.67786e-07	0.000313641	ENSG00000259844
LINC-PINT	5.70101	2.18849	2.15262e-05	0.00495639	ENSG00000231721
ZNF722P	4.91872	3.13425	1.47138e-06	0.000615075	ENSG00000241149
AL122058.1	3.54728	2.54605	9.30074e-05	0.0155518	ENSG00000226308
GTSE1-DT	6.51469	2.38495	1.0377e-07	9.17152e-05	ENSG00000277232
OR2V2	4.53925	3.11408	1.17154e-06	0.000549095	ENSG00000182613
LINC01909	4.04152	2.88929	1.02301e-06	0.000494467	ENSG00000266258
AC013467.1	5.34816	1.44635	3.76928e-05	0.00757136	ENSG00000270799
AQP10	4.31753	2.86789	2.59054e-05	0.00564337	ENSG00000143595
TERC	4.94781	1.39138	0.000144944	0.0216451	ENSG00000270141
AP003351.1	4.36601	1.43624	0.000402729	0.0466542	ENSG00000253585
AL355075.4	3.34039	2.94377	0.000127115	0.0195365	ENSG00000259001
CENPU	-3.31407	2.97572	0.00038462	0.0454116	ENSG00000151725
AC079416.2	4.83814	1.24991	0.000247908	0.0320032	ENSG00000261056
LINC01948	3.86187	4.02643	2.06021e-06	0.0007772	ENSG00000248727
DHRS4-AS1	3.18674	3.04454	8.9928e-06	0.0024618	ENSG00000215256
AC025588.1	4.03377	3.02372	2.77868e-05	0.00596914	ENSG00000268379
AC079945.2	5.0573	1.33449	9.91793e-05	0.0158145	ENSG00000277250
RN7SL472P	5.47107	1.28473	7.71201e-05	0.0137105	ENSG00000240457
AC069061.2	6.09165	1.85141	1.2524e-06	0.000566326	ENSG00000264734
ADM2	4.97883	1.57083	5.7808e-05	0.0106442	ENSG00000128165
FHAD1	-2.23202	5.04434	7.09094e-05	0.012753	ENSG00000142621
AC092118.1	3.36102	2.8751	6.12275e-05	0.0112072	ENSG00000187185
RNA5SP468	5.98357	1.80478	1.82938e-06	0.000716329	ENSG00000252591
AC093305.1	-3.47717	3.48757	0.000112161	0.0176121	ENSG00000250761
LCE2C	5.86415	1.71461	3.55078e-06	0.00115621	ENSG00000187180
AL135841.1	6.48942	2.04578	6.46923e-08	6.55602e-05	ENSG00000287986
PEX12P1	4.81012	1.22833	0.000327074	0.0401497	ENSG00000215418
AL583854.1	5.59281	1.5662	1.27712e-05	0.00329982	ENSG00000237947
AC026100.1	6.76692	2.63714	2.88611e-09	8.11627e-06	ENSG00000285614
AC002128.1	6.70373	2.29207	3.8263e-08	4.49868e-05	ENSG00000268947
AC027801.4	-3.83181	2.87301	0.000129553	0.0197271	ENSG00000254039
AP000484.1	4.19113	2.2078	0.000146781	0.021725	ENSG00000275598
ITGB3	6.88058	2.42556	1.29951e-08	2.64007e-05	ENSG00000259207
CTD-2201I18.1	2.96784	3.11102	9.90044e-05	0.0158145	ENSG00000249825
ARF4P2	4.16977	1.20297	0.000365586	0.043539	ENSG00000236527
OR1F12	5.18894	1.53203	1.53077e-05	0.00378824	ENSG00000220721
LINC01543	3.44451	2.82403	0.000184557	0.0256012	ENSG00000263862
AC113410.2	5.03644	1.84794	2.31065e-06	0.000850926	ENSG00000251616
PRM2	5.34816	1.44635	3.76928e-05	0.00757136	ENSG00000122304
FRG2KP	5.80106	1.67866	4.86219e-06	0.00146354	ENSG00000261741
AC007126.1	6.53655	2.08893	1.49293e-07	0.0001074	ENSG00000250497
AC016575.1	4.51117	1.87994	4.18624e-05	0.00819602	ENSG00000272057
AC083964.1	5.49627	1.42276	1.69492e-05	0.0041284	ENSG00000272293
AL513174.1	4.51949	1.38836	0.000152394	0.0222806	ENSG00000234382
AP006587.3	6.81257	2.11032	4.31129e-08	4.61014e-05	ENSG00000255214
AC008080.3	5.88242	1.9911	2.10609e-06	0.000784937	ENSG00000233219
RFPL4AP1	7.0885	2.235	2.15364e-08	3.02821e-05	ENSG00000255238
LINC01741	6.12396	1.56746	3.9965e-06	0.00124876	ENSG00000236720
AC092268.2	3.15384	3.95766	2.34073e-05	0.00524696	ENSG00000287549
XIRP2-AS1	4.7698	1.58292	0.000245561	0.0320032	ENSG00000254552
AL606662.1	7.37831	2.44877	2.60555e-09	8.11627e-06	ENSG00000225384
LINC02214	-4.71248	2.55122	0.00031043	0.0387211	ENSG00000251311
C17orf64	2.79123	4.0016	0.000181424	0.0253944	ENSG00000141371
LINC02077	6.24621	1.95173	5.43105e-07	0.000305462	ENSG00000244461
MTCYBP41	6.46689	1.78318	7.79579e-07	0.000401925	ENSG00000254650
AC090821.2	5.51657	1.77226	2.96083e-05	0.00623064	ENSG00000253165
AC004522.4	5.36776	1.45957	3.48738e-05	0.00724017	ENSG00000286921
AC027097.1	3.40547	2.58199	2.16303e-05	0.00495639	ENSG00000267040
MFAP2	4.58539	1.46701	0.0001204	0.0187159	ENSG00000117122
CR545473.1	4.60602	2.01532	3.44893e-06	0.00115621	ENSG00000248155
AL133485.2	5.6879	2.34416	8.62829e-08	7.96057e-05	ENSG00000258843
AC103879.1	6.38255	2.04348	2.45611e-07	0.000158286	ENSG00000251416
ITIH1	3.3687	2.65659	0.000256117	0.0328743	ENSG00000055957
CNN3P1	5.5159	1.52711	1.8004e-05	0.00428412	ENSG00000218868
AC026956.2	5.676	1.35295	3.94229e-05	0.00786779	ENSG00000287872
GLOD5	3.14257	1.62054	0.000341234	0.0417223	ENSG00000171433
PGAM1P6	5.4125	1.49298	2.48808e-05	0.00553714	ENSG00000224464
CLEC14A	-4.41465	2.41769	0.000438267	0.0492995	ENSG00000176435
AC087894.3	-2.66741	3.74032	9.52462e-05	0.0158145	ENSG00000286662
AC011467.6	5.97473	1.55294	6.76946e-06	0.00193895	ENSG00000286157
TUBB2BP1	4.60382	1.25466	8.83747e-05	0.0150417	ENSG00000216819
EI24P4	6.28761	1.97795	4.42588e-07	0.000263289	ENSG00000236343
ANKRD39	5.64461	1.87323	6.37032e-06	0.00187676	ENSG00000213337
AC023490.4	5.19505	2.49706	7.15671e-07	0.0003817	ENSG00000278044
NXF4	3.369	3.00933	0.000282205	0.0356401	ENSG00000196970
KLHDC7B	5.39096	1.72359	3.09627e-06	0.00108841	ENSG00000130487
AL157884.1	4.22034	2.02468	2.73797e-05	0.00592282	ENSG00000230867
