## Supplementary material for "Dissecting the molecular landscape of Parkinson’s disease and Parkinson’s disease dementia using highly efficient snRNA-seq (HIF-snRNA-seq)": All-tablrs: oligodendrocyte.xlsx

### Sheet: early.pdd.ctrl
gname	logFC	logCPM	PValue	FDR	ensemblID
FOLR2	3.27681	1.3267	0.000375904	0.0461006	ENSG00000165457
AL008723.1	4.83476	0.895029	0.000101829	0.0208872	ENSG00000230120
AL121989.1	3.69221	1.6238	6.43519e-05	0.0165447	ENSG00000267734
AL606519.1	4.80536	1.64897	2.30465e-05	0.0080027	ENSG00000225598
AC016825.1	3.839	2.59143	2.28034e-06	0.00141932	ENSG00000232767
AC120114.1	4.82802	1.80334	1.92513e-07	0.000218987	ENSG00000247735
AC079080.1	4.82315	0.889686	0.000102987	0.0208872	ENSG00000240159
AL355075.5	4.66817	1.52781	5.55739e-05	0.0154057	ENSG00000259162
AC002401.1	4.66742	2.38625	1.85751e-07	0.000218841	ENSG00000236472
H4C1	3.22569	1.51585	0.000331807	0.043791	ENSG00000278637
SLAMF6P1	4.5302	0.856281	0.000190826	0.0308577	ENSG00000227243
EIF4A1P11	4.43755	0.756317	0.000361955	0.0453999	ENSG00000231564
RN7SL361P	4.89675	0.819194	0.000137962	0.0250494	ENSG00000242158
AC097448.1	3.48088	1.03894	0.000403159	0.0481863	ENSG00000288066
SNAPC2	-3.54115	2.72004	0.000311362	0.0421834	ENSG00000104976
AC108449.3	3.70601	1.02744	0.000247716	0.0374847	ENSG00000259607
NAA10	8.20194	2.73766	1.32683e-11	8.75392e-08	ENSG00000102030
RPF2P1	5.35152	0.991072	2.66326e-05	0.0088743	ENSG00000225357
NME2	7.21116	1.94473	4.74231e-09	1.04293e-05	ENSG00000243678
AC099063.2	4.6816	0.944824	5.44226e-05	0.0153102	ENSG00000238081
MIR9-1	6.36958	1.14221	1.70669e-06	0.00112601	ENSG00000207933
LINC01104	-3.96562	2.72623	0.000371723	0.0459266	ENSG00000232084
AC122718.1	6.18837	1.14527	2.24655e-06	0.00141932	ENSG00000250461
AL021937.2	4.31514	0.755317	0.000281965	0.0399204	ENSG00000232218
AC231981.1	2.73644	2.53234	0.000303135	0.042016	ENSG00000235078
AC090578.2	5.75803	1.35655	3.04349e-06	0.00185923	ENSG00000271156
AC000058.1	6.1545	2.25803	3.06529e-09	8.4265e-06	ENSG00000223665
SP7	-3.84736	2.65945	0.000149464	0.0260873	ENSG00000170374
AC002543.1	4.98117	1.58611	6.99922e-07	0.000563147	ENSG00000235945
SNRPCP9	4.14877	0.799736	0.000224452	0.0347512	ENSG00000231812
ANXA2P3	4.19954	1.03947	0.000123356	0.0236585	ENSG00000216740
AC009951.4	7.51756	2.08577	3.73507e-09	8.80088e-06	ENSG00000279166
AC051635.1	3.39369	1.69202	0.000281626	0.0399204	ENSG00000287673
AL356019.2	7.68589	2.1015	2.15422e-09	6.4603e-06	ENSG00000258768
OR9A1P	5.29205	0.97673	2.11604e-05	0.00742597	ENSG00000237621
MTND4P34	4.30105	0.894552	0.000345696	0.0443728	ENSG00000262322
AC080078.1	4.82315	0.889686	0.000102987	0.0208872	ENSG00000270302
AL772284.2	4.65881	0.755742	0.000334374	0.043791	ENSG00000277535
CDX2	3.93627	1.09159	0.000232592	0.0355219	ENSG00000165556
ZNF680P1	5.08254	1.11575	9.38372e-06	0.00433807	ENSG00000228014
AL357614.1	3.9419	0.776134	0.000216612	0.0340267	ENSG00000287696
AL161646.1	3.20525	3.37879	4.54417e-05	0.0132658	ENSG00000237761
AC137695.2	6.62348	1.71986	6.27321e-08	9.85431e-05	ENSG00000270773
KNOP1P4	6.8253	1.40905	8.29194e-07	0.000636127	ENSG00000232422
FGF12-AS3	3.7667	1.5521	7.70275e-05	0.017794	ENSG00000226709
AL022328.1	4.26277	1.08829	0.000162042	0.0272727	ENSG00000272836
VPREB3	4.63002	0.842299	6.14745e-05	0.0160946	ENSG00000128218
LINC02598	4.56713	0.921711	6.78947e-05	0.0165904	ENSG00000256155
RNY1P3	5.11577	1.0228	1.17611e-05	0.0049111	ENSG00000223158
RPL5P11	4.45304	0.818494	8.96663e-05	0.0195888	ENSG00000242882
GCHFR	-3.39511	3.06326	0.000260421	0.0382488	ENSG00000137880
AC141273.2	3.94698	0.914538	0.000320276	0.0431236	ENSG00000274730
TVP23C	6.61603	1.27766	4.64123e-07	0.000402908	ENSG00000175106
GHRH	-5.20999	2.15885	0.000328664	0.0437177	ENSG00000118702
C9orf135-DT	4.31474	0.746439	0.000214849	0.0339112	ENSG00000225626
RBM14	5.66807	2.29107	2.85764e-05	0.00933346	ENSG00000239306
AL139120.1	2.87173	1.58617	0.000399894	0.0481449	ENSG00000233340
RPP40P2	4.60468	0.811082	0.000218809	0.0340474	ENSG00000271190
PCYOX1	1.85338	5.57342	0.000153123	0.0265371	ENSG00000116005
AC093154.1	3.7981	1.07683	0.000371212	0.0459266	ENSG00000285179
CD22	2.01079	4.52373	0.000111019	0.0217994	ENSG00000012124
RNU6-199P	3.48409	1.32667	0.000375926	0.0461006	ENSG00000199824
SP9	4.16226	1.53442	6.64366e-06	0.00332062	ENSG00000217236
PLEKHO2	7.97222	2.5109	9.74292e-11	4.59142e-07	ENSG00000241839
MMP12	4.85622	1.38548	3.75363e-06	0.00225136	ENSG00000262406
ZNF603P	3.02407	2.1329	0.000124396	0.0237201	ENSG00000216901
NFATC4	6.98678	2.22434	6.44542e-10	2.36246e-06	ENSG00000100968
AL024474.1	4.44273	0.761155	0.000253744	0.0378755	ENSG00000216475
AL590648.1	4.43755	0.756317	0.000361955	0.0453999	ENSG00000226036
AC087341.1	3.94809	1.38222	7.18042e-05	0.0171643	ENSG00000253407
AL596202.1	3.20343	1.90988	0.000158473	0.0269469	ENSG00000235381
LINC02561	4.68633	1.89801	1.1696e-05	0.0049111	ENSG00000224034
AC004066.1	3.34325	1.51159	0.000348628	0.0445758	ENSG00000250522
AL354718.3	1.74835	6.39134	0.000296979	0.0413365	ENSG00000276832
HSPA8P11	4.15712	1.66108	1.04375e-05	0.00464271	ENSG00000248159
SAP18P1	5.12113	1.04546	1.37018e-05	0.00544573	ENSG00000249777
ARL6IP1P3	3.87887	1.51717	0.000385705	0.0469507	ENSG00000255014
CDK11A	3.7909	2.09166	4.28193e-05	0.0127254	ENSG00000008128
AC138647.1	-4.57244	2.38358	0.000413253	0.0488616	ENSG00000226490
OVCH2	3.52736	2.61764	6.05014e-05	0.0160946	ENSG00000183378
RNU2-24P	4.89675	0.819194	0.000137962	0.0250494	ENSG00000252639
AL117190.3	8.58938	3.02369	8.40617e-13	2.77303e-08	ENSG00000274884
RN7SL392P	4.83386	1.24975	3.20573e-05	0.00997647	ENSG00000242482
RN7SL120P	4.82315	0.889686	0.000102987	0.0208872	ENSG00000244169
AL512326.5	5.44575	1.03194	1.86349e-05	0.00668181	ENSG00000234041
SNORA70	4.65675	0.756486	0.000147633	0.0260873	ENSG00000252969
AC095057.4	3.45584	1.59648	0.00025978	0.0382488	ENSG00000286089
AC015909.5	3.64286	1.38368	6.09325e-05	0.0160946	ENSG00000279792
AL359195.2	4.04823	0.813606	0.000166616	0.0277592	ENSG00000279359
H3C13	4.80874	0.90372	0.00011883	0.0229239	ENSG00000183598
GPX8	4.38427	1.29409	2.89588e-05	0.00936563	ENSG00000164294
PYGM	-4.30796	2.83314	4.05499e-05	0.0122721	ENSG00000068976
LINC02304	5.53901	1.22959	1.47327e-05	0.00577967	ENSG00000259110
ADCY10	1.868	4.37214	0.000213605	0.033877	ENSG00000143199
AC093591.2	3.52294	2.68996	3.46537e-05	0.0106837	ENSG00000261668
RAB39B	2.6959	2.63336	0.000102558	0.0208872	ENSG00000155961
AL031777.1	6.864	1.9014	4.80219e-08	7.92073e-05	ENSG00000217275
RPL37P21	4.68135	0.837742	0.00016962	0.0279771	ENSG00000236433
AL163540.1	2.42362	4.39254	3.18632e-05	0.00997647	ENSG00000204790
AC022966.1	5.31159	0.810477	5.64726e-05	0.0155243	ENSG00000267601
AL357054.3	6.72443	1.34388	2.44203e-07	0.000244114	ENSG00000271911
RNU1-80P	4.82315	0.889686	0.000102987	0.0208872	ENSG00000238898
LINC00926	2.89538	1.91264	0.000260882	0.0382488	ENSG00000247982
RPL13P6	5.29629	2.57537	4.38856e-07	0.00039127	ENSG00000213176
LINC01386	3.85792	2.01343	2.63115e-05	0.00885679	ENSG00000251324
AC090643.2	4.95174	0.939889	6.46982e-05	0.0165447	ENSG00000279411
AL354983.1	5.02469	0.863462	8.80331e-05	0.0194902	ENSG00000213028
FGF16	3.19341	2.34497	0.000194677	0.0311747	ENSG00000196468
AC011824.3	3.13784	0.970192	0.000328597	0.0437177	ENSG00000265697
TCF4-AS2	3.69004	1.39823	0.000138871	0.0250494	ENSG00000267402
AC073270.1	4.15395	1.52403	7.5817e-05	0.0177902	ENSG00000287699
AGER	3.96824	0.772594	0.000253504	0.0378755	ENSG00000204305
WDR72	-2.49057	4.76383	0.000309836	0.0421834	ENSG00000166415
AL713999.1	-3.48316	2.21054	0.000408068	0.0485969	ENSG00000273088
AL121928.1	5.3512	2.30668	2.87452e-08	4.99077e-05	ENSG00000273262
AC129778.1	4.11342	0.795421	0.000291629	0.0407639	ENSG00000279955
AC107993.1	7.06727	1.70968	9.15574e-08	0.000131317	ENSG00000267222
CLUHP10	4.12688	1.08144	0.000343351	0.044244	ENSG00000282511
AF131215.4	6.69316	1.44096	8.92911e-07	0.000654564	ENSG00000254936
LINC02244	4.3572	1.27179	3.05184e-05	0.00975642	ENSG00000259590
AC079336.4	2.50799	3.61218	0.000263297	0.038432	ENSG00000266599
AL591503.2	3.81771	0.833593	0.000267265	0.0385002	ENSG00000232009
RNA5SP94	4.75408	0.863938	0.000131564	0.0246594	ENSG00000252726
GAPDHP49	4.52368	0.783946	0.000279655	0.0399204	ENSG00000234285
AC020980.1	3.6461	0.730037	0.000379763	0.0463986	ENSG00000249737
VN1R2	4.37186	1.18528	8.54876e-05	0.0191841	ENSG00000196131
SNORA68B	6.06219	1.083	4.30879e-06	0.00236897	ENSG00000201388
AL049695.1	-5.48365	2.32788	0.000171331	0.0281187	ENSG00000287728
LINC02518	4.34744	0.826597	0.000128424	0.0243475	ENSG00000232316
THNSL2	-2.91871	3.56318	0.000160654	0.0271778	ENSG00000144115
MTCO1P6	4.24292	0.892904	0.000354746	0.0450091	ENSG00000240309
PRPF19P1	6.20048	1.45109	3.72595e-07	0.000361505	ENSG00000264685
LINC00700	3.36653	2.22002	0.000180513	0.0293338	ENSG00000234962
AC019254.1	6.68401	1.59313	1.21869e-07	0.000160809	ENSG00000259182
GDPD2	3.11405	2.58701	0.000106293	0.0211229	ENSG00000130055
SINHCAFP1	4.39136	0.806371	0.000338508	0.043791	ENSG00000263829
AC090348.1	-3.27546	3.50883	0.00019195	0.030888	ENSG00000286800
FAM117A	1.83829	5.21841	0.000289568	0.040648	ENSG00000121104
AC073046.2	5.61238	1.43955	5.43223e-06	0.0027569	ENSG00000271536
AC020928.1	4.32262	1.61323	4.81479e-06	0.00256178	ENSG00000267260
AC106818.1	4.89478	0.897211	0.000138961	0.0250494	ENSG00000278905
SPANXN3	4.68951	1.63803	4.21678e-05	0.0126457	ENSG00000189252
ICOS	-5.89835	2.80011	4.45619e-05	0.0131251	ENSG00000163600
SLC9C1	2.93504	2.82355	8.00449e-05	0.0183369	ENSG00000172139
RBMX2P2	6.59648	3.23783	2.44344e-10	1.00755e-06	ENSG00000213423
RPS7P7	4.60663	0.88521	0.000149361	0.0260873	ENSG00000240167
GPR142	4.91612	1.54269	1.12206e-05	0.00480709	ENSG00000257008
ATP5PO	6.82453	1.44643	4.03255e-07	0.000380074	ENSG00000241837
SPAG5	-6.93065	2.58264	0.000415704	0.0489758	ENSG00000076382
PSMA3-AS1	7.45124	1.88934	1.31659e-08	2.71449e-05	ENSG00000257621
RNU6-1055P	4.83565	0.972699	3.69518e-05	0.0112867	ENSG00000212387
NECAP1P2	4.63943	0.87107	0.000155333	0.0266881	ENSG00000234632
ZNF836	6.60545	1.38396	2.40708e-07	0.000244114	ENSG00000196267
SLC2AXP1	4.59181	0.976788	0.000157475	0.0269159	ENSG00000275768
CRISP1	-3.12295	3.68103	6.84094e-05	0.0165933	ENSG00000124812
AP000763.4	4.78773	0.98963	0.000113527	0.0220295	ENSG00000256928
CYB5AP5	4.46993	0.809897	0.000265096	0.038478	ENSG00000257503
AL160408.6	3.3542	2.4868	0.000324458	0.0435091	ENSG00000282097
CTAGE10P	5.36777	1.09331	8.45716e-06	0.00404326	ENSG00000181358
LINC02585	2.47574	3.65219	0.000335919	0.043791	ENSG00000228350
GRPEL2	2.74697	4.49084	1.35753e-05	0.00544573	ENSG00000164284
LINC02588	4.55626	1.05212	8.92525e-05	0.0195888	ENSG00000257842
TRIM75P	5.49482	2.60243	1.97236e-08	3.82731e-05	ENSG00000250374
MIR4521	5.76943	0.955506	1.51386e-05	0.00577967	ENSG00000283160
C19orf71	-2.96504	4.30316	0.000169093	0.0279771	ENSG00000183397
AC025442.2	2.86555	1.91534	0.000333615	0.043791	ENSG00000285999
AC068189.2	3.53308	1.4361	0.00020525	0.0327091	ENSG00000287322
LIX1L-AS1	6.56251	1.40535	1.28505e-07	0.000163043	ENSG00000234222
ZNF197	4.17049	1.41946	2.33377e-05	0.00801942	ENSG00000186448
YRDC	-4.10352	2.85085	7.71354e-05	0.017794	ENSG00000196449
AC092423.1	4.21994	1.04721	0.000107013	0.0211386	ENSG00000232944
AL365209.1	7.01635	2.81521	8.82848e-08	0.000131317	ENSG00000280222
AC122129.1	3.40147	2.17796	6.67097e-05	0.016545	ENSG00000197815
AC090679.3	3.71469	1.39652	0.000103208	0.0208872	ENSG00000285191
ANKRD34C	3.47105	1.49731	5.47654e-05	0.0153102	ENSG00000235711
INSYN1	-2.83896	4.5106	5.16019e-05	0.0146745	ENSG00000205363
NAPGP1	4.90551	0.820992	0.00013817	0.0250494	ENSG00000271408
OTX1	3.75339	1.32622	7.25126e-05	0.017209	ENSG00000115507
AC022432.1	6.05249	1.56941	2.41263e-07	0.000244114	ENSG00000268747
AC011995.1	4.53262	0.980059	4.78307e-05	0.0138407	ENSG00000228391
OR5AQ1P	5.46845	1.17255	7.08136e-06	0.00348657	ENSG00000184741
PAICSP3	3.76482	1.47113	9.26238e-05	0.0199704	ENSG00000226840
AC008507.4	3.37701	1.09612	0.000399314	0.0481449	ENSG00000287859
MTATP6P9	5.73206	1.30887	1.878e-06	0.00121474	ENSG00000248420
SMARCE1P5	3.07555	2.45688	6.11846e-05	0.0160946	ENSG00000230793
TEX13C	3.93505	0.7403	0.000412039	0.0488616	ENSG00000282815
AC017104.3	3.84096	1.19268	0.000309277	0.0421834	ENSG00000283312
AC004054.1	4.03229	2.29326	1.38776e-06	0.00095374	ENSG00000248984
AL139393.2	4.65613	1.07867	9.66099e-05	0.0205611	ENSG00000233342
AL121603.2	4.50321	0.79302	0.000146742	0.0260873	ENSG00000258738
AC010605.1	3.88755	1.08025	0.000265945	0.038478	ENSG00000267992
AC139792.1	3.8276	2.5255	1.07475e-05	0.00466497	ENSG00000271771
KIRREL3-AS2	3.61452	1.93686	1.61453e-05	0.0060523	ENSG00000254960
ZGPAT	4.69684	2.16308	5.37759e-06	0.0027569	ENSG00000197114
FAM21EP	2.24082	4.52619	6.59501e-05	0.016545	ENSG00000235618
MIR3680-2	4.38427	0.873044	7.60402e-05	0.0177902	ENSG00000266758
CHST2	-3.40193	3.33073	0.000104221	0.0209637	ENSG00000175040
AL606760.2	-3.41364	2.91796	0.000256338	0.0380904	ENSG00000236723
PRR9	5.12466	1.01215	2.80967e-05	0.00926854	ENSG00000203783
RPS12P18	5.44575	1.03194	1.86349e-05	0.00668181	ENSG00000232965
AC090971.7	5.19719	0.785037	0.000100935	0.0208872	ENSG00000277677
AC027228.2	5.55093	1.21405	4.95418e-06	0.0025941	ENSG00000261762
AC124947.2	5.22908	1.05843	1.89995e-05	0.00673932	ENSG00000257512
AP003080.1	4.05238	1.26277	0.000284188	0.0400632	ENSG00000254506
KLHDC9	3.35378	3.07864	1.80423e-05	0.0066131	ENSG00000162755
AL392023.1	3.09138	1.42053	0.000387846	0.0470377	ENSG00000258649
RPL36AP55	5.81283	1.35345	1.07156e-06	0.000768446	ENSG00000226016
MIXL1	4.02719	1.29691	6.66916e-05	0.016545	ENSG00000185155
AC093536.2	4.1355	0.75686	0.000229283	0.0351794	ENSG00000260715
AC012175.1	4.57506	0.873239	0.00014853	0.0260873	ENSG00000270440
AC110056.1	4.16252	1.10386	0.00036743	0.0459121	ENSG00000255450
DPY19L2P5	5.14212	0.906852	5.7735e-05	0.0156293	ENSG00000225100
EDDM3A	5.94569	1.47205	8.7061e-07	0.00065272	ENSG00000181562
RNASE1	-3.92517	3.0138	5.158e-05	0.0146745	ENSG00000129538
AL049634.2	6.01383	1.50289	1.12162e-06	0.000787231	ENSG00000260861
AC018558.4	5.0003	1.04399	8.69004e-05	0.0193694	ENSG00000278681
NMUR1	4.51378	2.76291	1.76932e-07	0.000216171	ENSG00000171596
AC006141.1	6.51219	1.32589	4.2446e-07	0.000388947	ENSG00000264895
WFDC21P	4.50735	1.36996	9.46831e-06	0.00433807	ENSG00000261040
AC034229.4	4.03636	1.12907	0.000105364	0.0210651	ENSG00000272417
AC092653.1	4.50577	0.836921	8.28923e-05	0.0187291	ENSG00000273245
SATB2-AS1	-2.93359	2.83716	0.000352843	0.0449404	ENSG00000225953
NHS-AS1	3.83112	0.879918	0.000337494	0.043791	ENSG00000230020
AL049552.2	3.39264	2.11905	0.000401891	0.0481863	ENSG00000287094
ADCYAP1	-3.27448	2.7316	0.000371572	0.0459266	ENSG00000141433
ARL2	6.41236	1.26673	7.56968e-07	0.000594544	ENSG00000213465
LINC02308	3.5413	1.94748	0.000135479	0.0250494	ENSG00000258675
MTUS2-AS2	3.64228	2.16936	1.05555e-05	0.00464271	ENSG00000236758
AP000692.1	6.06219	1.083	4.30879e-06	0.00236897	ENSG00000228107
FOXJ1	3.26202	1.59997	9.05285e-05	0.0196471	ENSG00000129654
AC079336.3	8.4348	2.85844	3.53015e-12	3.88175e-08	ENSG00000265337
RPS24P12	4.88894	0.914998	8.13058e-05	0.0184973	ENSG00000220237
AC090371.1	4.61662	1.29761	6.52148e-05	0.016545	ENSG00000263450
AL096816.1	4.27462	0.958123	0.000164364	0.027523	ENSG00000280135
MIR376B	5.52245	1.57853	6.5629e-07	0.000541242	ENSG00000283556
OR5B1P	4.52368	0.783946	0.000279655	0.0399204	ENSG00000233499
AC010271.2	4.71052	0.849465	0.000140214	0.025138	ENSG00000277453
SELENOH	8.20194	2.73766	1.32683e-11	8.75392e-08	ENSG00000211450
LPP-AS1	4.19539	0.714541	0.000249146	0.0375288	ENSG00000224563
DBX2	-3.40632	2.25436	0.000312015	0.0421834	ENSG00000185610
AMBN	3.41953	1.67153	0.000177138	0.0289278	ENSG00000178522
AL392088.2	4.4906	1.0537	0.000112033	0.0218683	ENSG00000283354
LINC00293	-3.19371	4.0211	0.00042049	0.0493635	ENSG00000253314
AC245014.1	4.52849	1.15239	1.77824e-05	0.00659107	ENSG00000236140
AC095050.2	4.96448	1.07445	9.98292e-06	0.00451118	ENSG00000249284
AC073137.1	4.35139	0.733237	0.000336046	0.043791	ENSG00000270997
ZBED3-AS1	7.61145	2.17033	1.81671e-09	5.99296e-06	ENSG00000250802
AC026367.3	4.17943	1.55061	1.28041e-05	0.00521461	ENSG00000275759
AP005131.4	6.33442	1.73494	2.3438e-08	4.2954e-05	ENSG00000267529
RPL12P8	4.16701	0.762071	0.000311438	0.0421834	ENSG00000219932
RPS3AP47	6.06219	1.083	4.30879e-06	0.00236897	ENSG00000205871
MAFF	3.07234	6.71936	5.52586e-11	3.03812e-07	ENSG00000185022
AC130448.2	6.06219	1.083	4.30879e-06	0.00236897	ENSG00000279554
NPFFR1	-3.91585	3.59356	7.71911e-06	0.00374468	ENSG00000148734
RNU6-925P	4.07485	2.43338	8.86281e-06	0.00417666	ENSG00000207359
OR2AF1P	4.60468	0.811082	0.000218809	0.0340474	ENSG00000235730
LINC01810	5.15108	0.908957	5.7802e-05	0.0156293	ENSG00000237266
AC104131.1	4.24964	0.748436	0.00031108	0.0421834	ENSG00000213115
VTA1P1	5.12259	1.02424	1.52428e-05	0.00577967	ENSG00000224999
OR8B5P	4.65236	0.876274	0.000153649	0.0265371	ENSG00000255030

### Sheet: late.pdd.ctrl
gname	logFC	logCPM	PValue	FDR	ensemblID
AC131212.3	6.25469	0.887438	1.23027e-06	0.000796281	ENSG00000280287
AL355432.1	3.23574	1.12158	0.000221871	0.0391094	ENSG00000254396
AL139393.3	4.16278	1.67704	2.37188e-07	0.000222983	ENSG00000272841
AC112128.1	5.12965	0.623582	6.98525e-06	0.00272658	ENSG00000285943
LINC02630	5.65855	0.644972	2.91225e-05	0.00849675	ENSG00000227313
AL845321.1	2.93956	1.86899	0.000237605	0.0406137	ENSG00000228522
TRIM51	4.2623	1.12659	0.000135473	0.0276202	ENSG00000124900
CRYZL1	5.69112	0.600936	1.99168e-05	0.00618406	ENSG00000205758
AL078587.1	4.65791	0.912914	6.94313e-06	0.00272658	ENSG00000231081
TPRG1-AS1	4.46911	2.14913	6.27709e-07	0.000482823	ENSG00000234076
AL021917.1	5.00208	0.865726	2.32011e-05	0.00707403	ENSG00000287050
IVNS1ABP	2.88594	4.09268	4.79185e-07	0.000386131	ENSG00000116679
LINC02846	4.33116	0.583943	6.77746e-05	0.016384	ENSG00000260193
PLSCR2	-3.34284	2.96994	7.28859e-05	0.0171302	ENSG00000163746
MTND4P11	5.3914	1.24677	1.18492e-06	0.000796281	ENSG00000234099
C8orf44	5.69112	0.600936	1.99168e-05	0.00618406	ENSG00000288596
RNA5SP232	5.54511	0.540118	3.89481e-05	0.0106303	ENSG00000201014
NSA2P2	4.47734	0.387261	0.000166731	0.0317379	ENSG00000258357
AC087636.1	-3.17926	3.35041	0.000261716	0.0429976	ENSG00000258773
OR4K17	4.39435	1.75674	1.36746e-05	0.00467477	ENSG00000176230
LINC01499	-3.9055	5.29608	1.22046e-05	0.00425828	ENSG00000255171
HNF4A	-2.23904	3.04489	0.000223995	0.0392792	ENSG00000101076
GPRC6A	4.23904	3.57201	3.32705e-08	5.36194e-05	ENSG00000173612
AC087501.3	4.11711	2.00527	8.36968e-05	0.0189645	ENSG00000263051
MIR5000	6.4735	0.794561	1.24103e-06	0.000796281	ENSG00000263909
HMGN2P35	4.3668	1.51277	5.68239e-05	0.0144598	ENSG00000232875
AL020994.1	6.5555	1.90986	7.26679e-09	1.63958e-05	ENSG00000223726
MMP23B	4.40292	1.49274	2.77803e-06	0.00138264	ENSG00000189409
RPL23P5	5.86177	0.596735	1.51987e-05	0.00509293	ENSG00000230406
AL109615.1	3.88859	0.914732	0.000213627	0.0382839	ENSG00000183239
RPL23AP88	3.4176	0.498434	0.000313047	0.0490264	ENSG00000271153
EVA1A	-3.25705	2.82294	0.000126619	0.0259714	ENSG00000115363
SLC7A9	2.18599	4.04173	0.000153054	0.0302921	ENSG00000021488
LINC00560	4.98074	0.788484	5.61894e-05	0.0144598	ENSG00000261666
AC009120.5	7.56278	1.87109	2.25011e-09	5.85789e-06	ENSG00000275236
LINC02162	5.22503	2.23021	2.23728e-07	0.000216339	ENSG00000249830
AL354854.1	7.02018	1.00244	7.62805e-07	0.000537841	ENSG00000223421
AC025572.1	6.95279	2.90479	1.56187e-12	1.76199e-08	ENSG00000240777
TCL1A	6.48921	1.72986	1.70908e-08	3.40247e-05	ENSG00000100721
GMPR2	4.25104	0.836009	4.08683e-05	0.0109774	ENSG00000100938
LINC01657	5.51874	0.759139	1.81972e-05	0.00581006	ENSG00000224718
AC092068.3	6.79058	1.24031	4.05842e-07	0.000343383	ENSG00000267749
SNORD15B	6.72521	1.19318	5.92896e-07	0.000466651	ENSG00000207445
RNU7-27P	6.27206	0.794926	2.10449e-06	0.00116761	ENSG00000238750
PPAN	6.25469	0.887438	1.23027e-06	0.000796281	ENSG00000130810
HOXB2	5.84733	1.05157	3.25905e-06	0.0015757	ENSG00000173917
AL732366.2	8.58833	2.84154	9.07283e-13	1.5353e-08	ENSG00000201882
ZBED3	2.39372	3.82964	7.97657e-05	0.0183646	ENSG00000132846
SAC3D1	3.16098	3.75556	8.38062e-08	0.000113453	ENSG00000168061
AC026362.2	5.94414	0.719067	5.96114e-06	0.00243071	ENSG00000280381
RN7SL67P	6.15847	0.832489	2.01662e-06	0.00115968	ENSG00000243854
LINC02257	-3.49059	2.96157	4.73592e-05	0.0124006	ENSG00000238042
CSF3	4.68883	0.496934	0.000230973	0.0396805	ENSG00000108342
ZXDA	3.24821	1.26958	5.643e-05	0.0144598	ENSG00000198205
AC067852.3	7.86499	2.14666	2.5083e-10	1.06114e-06	ENSG00000267632
AL139398.1	4.67996	2.21017	1.1439e-07	0.000143385	ENSG00000284391
AC100774.1	5.82351	0.660589	1.08064e-05	0.00384979	ENSG00000261529
H4C2	5.92264	2.20393	7.25029e-09	1.63958e-05	ENSG00000278705
RNU6-1190P	5.99599	1.119	2.3072e-06	0.00123032	ENSG00000222743
FAM218A	3.91319	0.760747	2.81132e-05	0.00827359	ENSG00000250486
IL4I1	2.91541	2.98513	4.43597e-05	0.011729	ENSG00000104951
ZNF781	7.13038	1.5023	4.63822e-08	6.82505e-05	ENSG00000196381
FAM160A1-DT	5.76923	0.876525	2.52918e-06	0.00129196	ENSG00000251611
AC006557.5	5.3309	1.06121	4.73442e-06	0.00213642	ENSG00000270469
AL935212.3	5.33395	0.614057	1.60577e-05	0.00532802	ENSG00000277109
HNRNPA1L2	3.04473	1.86851	9.43447e-05	0.0206	ENSG00000139675
RPS26P49	7.12965	1.07757	3.98237e-07	0.000343383	ENSG00000239365
AL596247.1	5.94414	0.719067	5.96114e-06	0.00243071	ENSG00000225761
AC024028.1	3.33583	3.28753	4.07951e-06	0.00189133	ENSG00000228334
ZNF417	4.88257	1.13728	0.000159725	0.0308899	ENSG00000173480
AC013436.1	4.3776	0.930644	3.13526e-05	0.00906919	ENSG00000228596
SOX2	5.58803	1.05824	0.000318697	0.0494769	ENSG00000181449
AL162718.1	-2.4118	4.57473	0.000155462	0.0304131	ENSG00000285424
AC019131.2	4.7306	1.23265	5.24985e-06	0.00228633	ENSG00000272777
RNU6-45P	4.35809	1.37641	2.55767e-06	0.00129196	ENSG00000207200
AL354793.1	5.04618	0.514609	3.97249e-05	0.0107556	ENSG00000230105
LRRC7-AS1	2.72317	1.63712	0.00027016	0.0434476	ENSG00000237919
OR51V1	4.90654	0.325452	0.000314346	0.0490264	ENSG00000176742
GIMAP6	3.80917	1.26015	0.000195716	0.035999	ENSG00000133561
AC012358.1	6.91305	1.33151	1.79528e-07	0.000189873	ENSG00000203327
LINC02773	4.07871	0.99822	6.98216e-05	0.016588	ENSG00000237980
ECEL1P2	4.46235	0.595646	0.000117245	0.0246462	ENSG00000244280
MYO3B-AS1	2.6435	2.76478	8.67816e-05	0.0193148	ENSG00000231898
AC079944.2	5.69112	0.600936	1.99168e-05	0.00618406	ENSG00000241889
AC021106.2	7.93997	1.95347	3.2353e-10	1.21662e-06	ENSG00000251332
AP002748.5	3.33659	0.530257	0.000240743	0.0409433	ENSG00000256349
LRRFIP1P1	5.54511	0.540118	3.89481e-05	0.0106303	ENSG00000240429
AC006042.2	5.94414	0.719067	5.96114e-06	0.00243071	ENSG00000233264
AL355388.2	-3.58689	5.11918	1.21016e-05	0.00425828	ENSG00000285677
KCNIP4-IT1	8.00903	2.28181	8.37511e-11	5.66894e-07	ENSG00000280650
AC112694.1	3.45162	1.98208	0.000103251	0.0221166	ENSG00000256282
Z99289.3	7.70496	1.99923	8.32445e-10	2.53751e-06	ENSG00000271208
AC093620.1	7.86499	2.14666	2.5083e-10	1.06114e-06	ENSG00000241269
LINC01498	-2.70511	3.62234	0.000255658	0.0422072	ENSG00000247213
AC079354.2	4.16598	2.26617	6.7628e-07	0.000489991	ENSG00000287041
ADRA2A	3.34633	1.38608	0.000177748	0.0330533	ENSG00000150594
FXYD6	-6.24043	2.37047	0.000216057	0.0382839	ENSG00000137726
AC010333.3	4.14286	0.637447	0.000244871	0.041231	ENSG00000274834
PLP1	1.9053	5.81061	0.000202855	0.0371104	ENSG00000123560
AC007387.1	6.16864	2.3588	8.9972e-10	2.53751e-06	ENSG00000286739
C22orf34	-2.45455	6.3007	2.60832e-05	0.00788177	ENSG00000188511
AL592494.2	4.34083	0.786607	0.000148714	0.0296064	ENSG00000272583
LINC02456	1.90631	4.37193	0.000270291	0.0434476	ENSG00000283052
AL356266.1	6.97058	1.37561	1.27921e-07	0.000149288	ENSG00000279702
H2BC12	3.78737	0.628344	0.000229315	0.0396805	ENSG00000197903
LINC02809	4.18182	0.462259	0.000169566	0.0320603	ENSG00000276255
SENCR	3.84463	0.970546	0.000208734	0.0379806	ENSG00000254703
NTN3	4.72321	3.03573	5.16026e-08	7.27683e-05	ENSG00000162068
SNORD115-29	7.27422	1.62106	1.67191e-08	3.40247e-05	ENSG00000199704
AC018742.1	-2.25357	5.02841	0.000175802	0.0328721	ENSG00000233005
PRICKLE2-DT	3.74496	2.02996	2.74406e-05	0.00814648	ENSG00000244564
RN7SL472P	5.24306	2.38485	1.63781e-07	0.000178807	ENSG00000240457
ECH1	3.23019	1.91123	0.000243122	0.0411411	ENSG00000104823
FOXF1	4.03898	1.12752	1.76333e-05	0.00568365	ENSG00000103241
RNU6-1333P	5.97304	2.26348	6.02711e-10	2.03982e-06	ENSG00000251971
HOXC11	5.4086	0.574087	1.75623e-05	0.00568365	ENSG00000123388
TPT1P1	4.63853	0.459673	9.98609e-05	0.0215267	ENSG00000234107
ZNF211	2.40734	4.45587	0.000138564	0.0280811	ENSG00000121417
AC104790.1	6.22863	1.18956	1.21498e-07	0.000146856	ENSG00000285998
AC131009.1	3.40896	4.16109	6.51444e-07	0.000489944	ENSG00000255992
AC027682.2	6.7227	0.955917	2.15015e-07	0.000214029	ENSG00000259945
PRICKLE4	5.94414	0.719067	5.96114e-06	0.00243071	ENSG00000278224
TNFRSF10D	3.06716	3.75673	6.61087e-06	0.00266355	ENSG00000173530
RPSAP31	3.84115	1.01826	0.000270874	0.0434476	ENSG00000234371
AC068787.4	4.22906	0.959022	3.20684e-05	0.00912036	ENSG00000287365
AC133550.1	5.32597	0.4795	6.0024e-05	0.0148281	ENSG00000252461
AC002401.2	6.4089	0.825154	1.24698e-06	0.000796281	ENSG00000250282
AP001052.1	6.64309	1.47661	2.04385e-08	3.84289e-05	ENSG00000281420
AC092952.1	5.64069	0.944748	3.43462e-06	0.00161446	ENSG00000214147
SPATA6L	-1.9431	6.85434	0.00017288	0.0325054	ENSG00000106686
ATP5MF	6.58482	1.09572	1.32172e-06	0.000828377	ENSG00000241468
AP000889.1	4.20229	0.780029	0.00016093	0.0309461	ENSG00000254758
SMIM7	3.99125	1.8811	8.73171e-05	0.0193148	ENSG00000214046
LINC02670	4.67932	1.04457	8.16187e-05	0.0186642	ENSG00000224788
AC079799.1	5.7339	1.32203	3.51945e-07	0.000313453	ENSG00000235503
ZFYVE26	1.51206	6.0872	0.00028266	0.0449125	ENSG00000072121
RNU6ATAC30P	3.39643	1.02208	7.7527e-05	0.0180953	ENSG00000221114
AC092117.2	8.21322	2.4766	1.78366e-11	1.50915e-07	ENSG00000279901
OR6C66P	5.14507	1.28629	3.03003e-06	0.00148621	ENSG00000233606
AC105235.1	7.92434	2.20209	1.63346e-10	9.2138e-07	ENSG00000279786
AC008379.2	4.18736	0.573755	3.7274e-05	0.0105125	ENSG00000274472
TNFSF12	5.82351	0.660589	1.08064e-05	0.00384979	ENSG00000239697
AC012564.1	6.10056	0.542492	1.34248e-05	0.00463622	ENSG00000283157
TLR4	6.15847	0.832489	2.01662e-06	0.00115968	ENSG00000136869
LINC00638	3.97472	0.79038	0.000266929	0.0434476	ENSG00000258701
AC011199.1	6.93764	2.87151	1.06599e-13	3.60773e-09	ENSG00000280053
RTL10	7.16275	2.26502	4.61129e-08	6.82505e-05	ENSG00000215012
AL031777.2	5.07671	1.71427	4.25343e-07	0.000351105	ENSG00000282988
AL031710.1	6.01949	0.78774	1.45137e-06	0.000893091	ENSG00000261399
AP006216.2	5.6558	0.680803	5.26929e-06	0.00228633	ENSG00000236267
AC138907.9	5.81512	0.836074	5.49064e-06	0.00235222	ENSG00000279780
AP003119.3	4.27398	0.856973	0.000140364	0.0282767	ENSG00000261578
GIMAP7	4.34051	1.90324	1.08964e-07	0.000141838	ENSG00000179144
AC024588.1	2.19086	5.46289	1.0399e-05	0.00384979	ENSG00000246214
PCAT19	3.33463	2.05935	2.51564e-06	0.00129196	ENSG00000267107
MDS2	2.53608	4.00653	6.15955e-05	0.0151061	ENSG00000197880
MIR9-3	5.82351	0.660589	1.08064e-05	0.00384979	ENSG00000284329
AC092691.2	5.54511	0.540118	3.89481e-05	0.0106303	ENSG00000240393
RPS4XP7	5.64965	0.951311	5.18809e-06	0.00228633	ENSG00000218265
AC114814.2	5.86177	0.596735	1.51987e-05	0.00509293	ENSG00000235293
TCEAL4	1.82205	5.50137	0.000191662	0.0354459	ENSG00000133142
AL008730.1	4.60501	3.3716	2.73241e-08	4.86713e-05	ENSG00000286616
SLC25A1	2.30433	3.98459	0.000246267	0.0412607	ENSG00000100075
AC091736.1	3.62923	0.653051	0.000274186	0.0437714	ENSG00000273219
FAM111A	2.74771	2.33611	0.00022719	0.0396342	ENSG00000166801
LINC02800	3.76936	1.16522	0.000155041	0.0304131	ENSG00000230023
MIR1260A	4.34595	0.531677	0.000122754	0.0254876	ENSG00000221754
AC099654.4	5.72388	0.569107	1.76285e-05	0.00568365	ENSG00000274299
SIGLEC1	2.61671	3.03221	0.000308232	0.04852	ENSG00000088827
RNF2P1	5.14736	0.53925	0.000156664	0.030472	ENSG00000231381
AC073525.1	2.60519	3.83173	3.18292e-05	0.00912036	ENSG00000257434
AC099522.1	3.24583	2.53464	1.03078e-05	0.00384979	ENSG00000249149
ARHGEF37	1.84258	5.64766	2.29222e-05	0.00705254	ENSG00000183111
AC106785.1	6.28357	0.757551	2.32657e-06	0.00123032	ENSG00000260522
METTL18	4.20959	0.595391	0.00012064	0.0252033	ENSG00000171806
AC010889.1	3.43009	1.36308	5.75695e-05	0.0145402	ENSG00000260197
RPL9P5	5.2232	0.434098	8.40527e-05	0.0189645	ENSG00000239510
LINC02134	5.85956	2.25681	2.99868e-08	5.07437e-05	ENSG00000260450
G0S2	5.25452	0.725432	2.31031e-06	0.00123032	ENSG00000123689
PRODH2	3.53755	2.85005	8.50318e-06	0.0032335	ENSG00000250799
APOA5	4.67631	0.496923	0.000114279	0.0241729	ENSG00000110243
PPP4R1L	1.87769	4.8228	7.94276e-05	0.0183646	ENSG00000124224
AL627171.1	3.64778	0.750992	0.00021561	0.0382839	ENSG00000278002
JKAMP	2.69049	3.89798	7.00899e-06	0.00272658	ENSG00000050130
AL049794.2	4.69858	0.586008	0.000113202	0.0240957	ENSG00000275728
AP002982.2	4.4086	0.68391	4.29982e-05	0.0114585	ENSG00000287654
LMNTD2-AS1	3.91496	1.61929	0.000210448	0.0380876	ENSG00000254815
RPL34P34	3.44641	1.13171	0.000215635	0.0382839	ENSG00000236312
AC011815.2	3.93874	0.932887	2.70003e-05	0.0080867	ENSG00000274184
Z83844.2	3.23371	1.10905	0.000287957	0.0455403	ENSG00000285304
ZNF885P	4.04188	0.394764	0.000250684	0.041589	ENSG00000228764
AC005609.1	2.97993	1.50295	0.000248552	0.0414385	ENSG00000278901
AC073896.5	4.88253	2.1664	1.3247e-07	0.000149443	ENSG00000258260
HAUS3	6.11919	2.33901	2.08739e-06	0.00116761	ENSG00000214367
TMEM176B	3.16331	1.84598	8.94388e-05	0.0196556	ENSG00000106565
AC079329.1	3.8176	0.903425	5.95831e-05	0.0148274	ENSG00000254680
AC107881.1	2.74527	3.38925	5.84541e-05	0.0146542	ENSG00000286521
