## Supplementary material for "Dissecting the molecular landscape of Parkinson’s disease and Parkinson’s disease dementia using highly efficient snRNA-seq (HIF-snRNA-seq)": All-tablrs: opc.xlsx

### Sheet: early.pdd.ctrl
gname	logFC	logCPM	PValue	FDR	ensemblID
MIS12	3.8129	3.86065	4.83377e-05	0.0194407	ENSG00000167842
AL163953.1	4.46257	3.6491	0.000104188	0.0310291	ENSG00000225680
RAVER2	2.74202	6.64127	5.97521e-05	0.0213736	ENSG00000162437
AL359551.1	4.49858	3.79102	2.62054e-05	0.0124449	ENSG00000231877
SRRD	3.86675	4.48328	8.76374e-05	0.027746	ENSG00000100104
U91324.1	4.35029	3.81878	6.03088e-05	0.0213736	ENSG00000229740
TEP1	3.45881	4.51689	0.000109245	0.0310291	ENSG00000129566
AC092720.2	3.86893	3.47894	0.00019134	0.0473269	ENSG00000269935
NUP43	3.73512	6.20773	3.03207e-07	0.000719964	ENSG00000120253
TENT5C	4.29314	3.73789	4.11546e-05	0.0177676	ENSG00000183508
CENPW	4.23157	3.51586	0.000107562	0.0310291	ENSG00000203760
AP000679.1	5.41234	3.53529	1.02365e-05	0.00784083	ENSG00000176984
AC087286.2	3.56197	4.16747	0.000153686	0.0405476	ENSG00000259367
SLC7A11-AS1	3.30342	5.15253	0.000139445	0.0372035	ENSG00000250033
HAO1	5.08292	3.90777	1.62528e-06	0.00203117	ENSG00000101323
DAP3P2	5.00245	3.46977	2.44265e-05	0.012062	ENSG00000228507
RPL12P37	4.56109	3.32194	0.000116617	0.0318284	ENSG00000240270
TMEM81	4.86519	3.65904	2.27689e-05	0.0115432	ENSG00000174529
SALL4	3.71145	4.10309	0.000109768	0.0310291	ENSG00000101115
ULBP1	5.71894	3.65144	2.79938e-06	0.00289005	ENSG00000111981
SASH3	3.68827	3.94939	4.60128e-05	0.0188375	ENSG00000122122
NAV2-AS1	4.70456	3.90704	6.58065e-06	0.00607365	ENSG00000254894
AC026273.1	3.28353	4.9571	6.00464e-05	0.0213736	ENSG00000286156
CD2	4.92175	3.52861	8.20736e-05	0.0267957	ENSG00000116824
AC245164.1	5.48254	3.67411	2.20031e-06	0.00237483	ENSG00000253805
GTPBP6	5.72798	3.86838	1.71162e-06	0.00203212	ENSG00000178605
EIF3J-DT	2.93584	6.35779	4.91237e-05	0.0194407	ENSG00000179523
GADD45GIP1	3.37728	5.48817	2.97884e-05	0.0138691	ENSG00000179271
SNORD74B	5.22886	3.56138	7.75989e-06	0.00635375	ENSG00000201025
AL606537.1	4.49755	3.28733	0.000166732	0.0423225	ENSG00000272167
LINC02261	4.11364	4.18283	2.17399e-05	0.0115432	ENSG00000249699
MEIOC	3.91714	4.29299	2.4891e-05	0.012062	ENSG00000180336
EIF4A3	3.6137	4.33493	9.12751e-05	0.0281471	ENSG00000141543
AC027237.3	4.54208	3.51167	0.000107877	0.0310291	ENSG00000259426
PCDHB13	3.63392	3.87882	0.000113196	0.0316217	ENSG00000187372
AL138799.3	4.22832	4.88196	2.72785e-07	0.000719699	ENSG00000234953
FNBP1P1	4.85788	4.64622	4.05772e-07	0.000802921	ENSG00000257800
GOLGA2P8	7.66479	4.89277	2.42496e-11	5.75806e-07	ENSG00000214433
AP000354.1	3.78695	3.51649	0.000107515	0.0310291	ENSG00000215464
PHOSPHO1	4.52119	3.31419	0.000116294	0.0318284	ENSG00000173868
AC069113.2	4.63025	3.33629	8.24191e-05	0.0267957	ENSG00000253397
ZNF280D	3.08095	6.64096	7.15844e-06	0.00629545	ENSG00000137871
AC024060.2	4.33477	3.36698	8.32774e-05	0.0267957	ENSG00000271870
MYBPH	5.4214	4.25192	2.27343e-07	0.000707806	ENSG00000133055
CR381653.2	5.03384	3.71592	1.12008e-05	0.00831134	ENSG00000279208
HYPK	6.32495	3.94633	9.17029e-08	0.000520197	ENSG00000242028
MUC3A	4.06655	5.59609	5.12483e-07	0.00093607	ENSG00000169894
VGF	-3.60642	6.33144	0.000137991	0.0372035	ENSG00000128564
AL359852.2	5.45651	3.85974	2.05581e-06	0.00232453	ENSG00000287903
AL365209.1	5.19852	4.49212	1.3474e-05	0.00912432	ENSG00000280222
AC006019.2	5.09138	3.69738	1.41412e-05	0.00912432	ENSG00000233363
PEX12	4.68219	3.36959	5.95867e-05	0.0213736	ENSG00000108733
AC002550.1	4.81133	3.4103	4.38035e-05	0.0183133	ENSG00000261312
AC133528.1	4.37478	3.51201	8.30546e-05	0.0267957	ENSG00000273113
LINC01977	4.57965	3.6535	2.28481e-05	0.0115432	ENSG00000262772
AC087399.1	6.12934	3.86451	2.38469e-07	0.000707806	ENSG00000265644
AC093829.1	5.8987	4.58702	3.51092e-07	0.00075788	ENSG00000251177
AP000472.1	4.49531	3.83964	1.70697e-05	0.0103928	ENSG00000227075
AC009804.1	5.51194	3.57152	7.69956e-06	0.00635375	ENSG00000274879
AC020549.1	5.09174	3.49262	1.81568e-05	0.0105154	ENSG00000238724
PCDHB14	4.332	4.05102	6.65044e-06	0.00607365	ENSG00000120327
LHX6	4.2821	4.65133	1.55627e-06	0.00203117	ENSG00000106852
PFN1P8	4.9206	3.42763	3.23907e-05	0.0145116	ENSG00000244371
AC008525.1	4.82127	4.46254	1.09538e-07	0.000520197	ENSG00000250377
AC023202.1	4.82197	3.51845	1.35212e-05	0.00912432	ENSG00000253891
PTRH1	3.19826	5.8218	2.22295e-05	0.0115432	ENSG00000187024
AC016583.1	6.08618	3.98446	8.69553e-08	0.000520197	ENSG00000280159
AL359076.1	4.91661	3.67111	1.81306e-05	0.0105154	ENSG00000236199
AC068931.1	5.8203	3.71174	1.35839e-06	0.00201593	ENSG00000286648
KIRREL3-AS2	6.79631	4.94635	7.80538e-11	9.26693e-07	ENSG00000254960
AC006042.2	5.41084	3.51315	1.35792e-05	0.00912432	ENSG00000233264
AF038458.2	3.60107	4.43208	7.58045e-05	0.0264703	ENSG00000267388
AC084757.3	4.42167	3.81596	1.45998e-05	0.00912432	ENSG00000259705
C1QC	4.92168	4.41918	1.81603e-07	0.000707806	ENSG00000159189
MAFF	3.31161	6.92346	6.28976e-07	0.00106679	ENSG00000185022
AL590428.1	4.50011	3.29073	0.000166944	0.0423225	ENSG00000231652
GAL	4.3295	3.70511	5.23206e-05	0.0203664	ENSG00000069482
TMEM97P2	4.5187	3.30058	0.000167543	0.0423225	ENSG00000253866
AC133963.2	4.70329	3.52505	8.228e-05	0.0267957	ENSG00000249320
AC244258.1	3.10094	6.02722	1.90909e-05	0.0107931	ENSG00000283453
AC091175.1	4.8745	3.42135	3.23275e-05	0.0145116	ENSG00000253283
AC026461.2	4.5187	3.30058	0.000167543	0.0423225	ENSG00000259923
NPY5R	4.13524	3.66862	2.26344e-05	0.0115432	ENSG00000164129
ESAM	4.3419	3.81583	1.4602e-05	0.00912432	ENSG00000149564
H2BW2	5.93875	3.74152	8.66072e-07	0.00137099	ENSG00000101812
STARD8	3.65092	4.3518	5.56684e-05	0.0213201	ENSG00000130052
SPAG16-DT	4.85534	3.42213	4.39613e-05	0.0183133	ENSG00000196096
ZNF503-AS2	4.38949	3.37573	8.35074e-05	0.0267957	ENSG00000237149
ADO	4.63998	4.17502	1.58195e-06	0.00203117	ENSG00000181915
AC131009.2	3.53629	5.25502	8.99171e-06	0.00711694	ENSG00000256955

### Sheet: late.pdd.ctrl
gname	logFC	logCPM	PValue	FDR	ensemblID
ZNF321P	3.86356	3.60586	0.000184066	0.043293	ENSG00000213801
TCP11	4.68611	4.64575	1.01576e-06	0.00106991	ENSG00000124678
FCGBP	4.03079	4.02715	1.08764e-05	0.0062736	ENSG00000275395
MIR126	6.14493	4.04305	5.60287e-08	0.000135735	ENSG00000199161
AL356259.1	5.07416	3.50118	2.53407e-05	0.0113686	ENSG00000229791
AC008750.3	4.55904	3.34776	0.000124097	0.0319827	ENSG00000267984
CLEC1A	4.20137	3.37912	9.28188e-05	0.0265372	ENSG00000150048
AL157871.5	5.00803	3.48023	3.33913e-05	0.0139472	ENSG00000258904
AC005695.2	3.37808	4.45144	4.55121e-05	0.0159794	ENSG00000263708
PCDH9-AS1	3.82162	4.16371	1.84658e-05	0.00894705	ENSG00000234527
LINC01432	4.78193	3.40416	7.82718e-05	0.0241742	ENSG00000234435
AC114798.1	4.90169	3.44694	4.47541e-05	0.0159711	ENSG00000286119
AC016588.1	4.74441	3.4552	3.95277e-05	0.0156983	ENSG00000267124
ASMTL-AS1	4.59579	3.35685	0.000131625	0.0334345	ENSG00000236017
SMAD9	-3.67496	4.95038	0.000195595	0.0455623	ENSG00000120693
SNORA63	5.421	3.66499	3.28307e-06	0.00284056	ENSG00000252448
AL590824.1	6.58004	4.33795	2.3192e-08	8.96108e-05	ENSG00000216352
H3C9P	5.91865	3.92243	2.08731e-07	0.000287614	ENSG00000220875
AL606469.1	-6.09801	4.6805	0.000137886	0.0344373	ENSG00000224215
MS4A19P	5.30945	3.60077	6.99031e-06	0.00430797	ENSG00000283601
LGALSL	4.10189	3.46482	0.000213117	0.0481636	ENSG00000119862
LINC01794	3.36261	4.98138	0.000107096	0.0288278	ENSG00000233128
AL161717.1	4.38566	3.86809	4.81534e-05	0.0162023	ENSG00000287018
AP003108.4	6.0361	3.97814	1.07098e-07	0.00017297	ENSG00000279632
AC024619.2	5.8565	3.8691	3.63377e-07	0.000419199	ENSG00000263613
METTL22	3.49405	6.74774	9.2485e-08	0.000172349	ENSG00000067365
AL355672.1	3.70017	4.63139	5.14793e-06	0.00366805	ENSG00000286474
JUNB	2.92128	5.42875	4.8089e-05	0.0162023	ENSG00000171223
AC018953.2	4.15787	4.56347	2.03924e-05	0.00950049	ENSG00000287844
QTRT1P1	5.91865	3.92243	2.08731e-07	0.000287614	ENSG00000270524
RSKR	5.85569	3.87563	3.05319e-07	0.000369833	ENSG00000167524
AL953862.1	6.2206	4.10218	2.95916e-08	8.96108e-05	ENSG00000230502
AC010620.2	5.06491	4.21352	1.44922e-06	0.00135034	ENSG00000269839
AL121992.1	-4.34583	4.55935	0.000214714	0.0481636	ENSG00000237301
CRTC2	3.53281	4.19023	8.57848e-05	0.0253642	ENSG00000160741
RRH	3.73192	3.66029	9.85233e-05	0.0274348	ENSG00000180245
AC010451.1	6.58235	4.31867	2.67259e-08	8.96108e-05	ENSG00000250481
AC012313.3	4.59064	4.33879	0.000121124	0.0315522	ENSG00000268230
AC084346.1	5.29804	3.74045	1.36697e-06	0.00132464	ENSG00000254057
STPG4	-6.46344	4.99377	2.81453e-05	0.0121759	ENSG00000239605
AC025259.1	4.43371	3.61228	3.44578e-05	0.0141487	ENSG00000257663
PRKX	2.83233	5.75104	4.66096e-05	0.0161309	ENSG00000183943
VPS16	-4.25092	5.44054	2.95552e-05	0.0125615	ENSG00000215305
SCAT1	3.59092	4.16337	8.70922e-05	0.0254204	ENSG00000267123
LRRC38	3.33641	4.6511	9.67332e-05	0.0272495	ENSG00000162494
LMOD3	3.49091	5.55471	3.82366e-06	0.00308773	ENSG00000163380
AC010319.1	4.88736	3.43529	4.48293e-05	0.0159711	ENSG00000254503
AC122718.1	5.22225	3.56686	1.14714e-05	0.00631606	ENSG00000250461
AL139381.1	3.83882	4.30034	8.58527e-05	0.0253642	ENSG00000287635
TLR9	4.55085	3.4406	4.413e-05	0.0159711	ENSG00000239732
Z98752.4	5.39142	3.65174	4.32058e-06	0.00327095	ENSG00000282876
AL365214.1	5.44653	3.83564	3.76606e-06	0.00308773	ENSG00000216663
AC016573.1	4.37309	4.93968	2.25571e-07	0.000287614	ENSG00000253968
AC016700.1	4.18752	4.00254	1.1176e-05	0.0062965	ENSG00000233060
FAM47A	5.38211	3.63161	4.47959e-06	0.00328856	ENSG00000185448
AL358134.1	3.11816	4.26565	0.000173289	0.0415654	ENSG00000237312
GABRD	2.76979	6.74098	1.3347e-05	0.00687969	ENSG00000187730
AL031864.2	5.26796	3.52767	1.49922e-05	0.00756668	ENSG00000224600
CPSF3	-3.33782	5.8961	9.31092e-05	0.0265372	ENSG00000119203
AC093240.1	5.14001	5.00881	1.06818e-08	8.6259e-05	ENSG00000286839
RNF17	-4.03167	5.97328	7.11297e-06	0.00430797	ENSG00000132972
AC145124.1	4.7336	4.04635	5.93681e-06	0.00399514	ENSG00000255495
AL121790.2	4.51198	3.36573	0.000100121	0.027563	ENSG00000259087
AC026120.2	5.29749	3.60821	6.99603e-06	0.00430797	ENSG00000278400
LINC00652	4.4255	3.52927	0.000102311	0.0278493	ENSG00000179935
AC035140.1	4.45516	4.22128	4.27293e-06	0.00327095	ENSG00000249085
AL353780.1	4.50658	4.20854	1.25803e-05	0.00677265	ENSG00000236376
ZNF8	4.88736	3.43529	4.48293e-05	0.0159711	ENSG00000278129
JMJD6	2.8778	4.53009	0.000220425	0.0485455	ENSG00000070495
RPS27P15	3.88818	3.59737	0.000211296	0.0481636	ENSG00000218459
AC123767.1	5.3566	4.46534	5.35337e-06	0.00370545	ENSG00000254067
AC108215.1	6.294	4.13575	2.17715e-08	8.96108e-05	ENSG00000280285
AC009511.1	4.75388	3.71051	1.32707e-05	0.00687969	ENSG00000256512
AC083837.1	-3.88603	5.35064	0.000218134	0.0484818	ENSG00000285744
UPK3BP1	6.0361	3.97814	1.07098e-07	0.00017297	ENSG00000242435
AC012500.1	5.64944	3.76633	9.71139e-07	0.0010694	ENSG00000287536
GSEC	4.44091	5.48353	1.80344e-08	8.96108e-05	ENSG00000280832
AL390783.1	2.97167	4.57279	0.00020326	0.046897	ENSG00000235020
ROGDI	4.77176	5.15964	4.82877e-08	0.00012998	ENSG00000067836
HEMGN	3.69893	3.8279	7.03455e-05	0.0224236	ENSG00000136929
AC011825.3	3.68538	3.83929	5.93387e-05	0.0194262	ENSG00000263917
OR7C1	3.57331	4.60664	1.00067e-05	0.00591276	ENSG00000127530
SAGE4P	5.92238	3.90566	2.14687e-07	0.000287614	ENSG00000224539
LINC01999	3.5152	4.6683	7.88309e-05	0.0241742	ENSG00000267772
KLF11	3.14885	4.51425	0.00013249	0.0334345	ENSG00000172059
DEPDC1	3.47787	4.53994	0.000108889	0.0289884	ENSG00000024526
HSD11B1L	6.73762	4.43534	8.96354e-09	8.6259e-05	ENSG00000167733
FLCN	4.75457	3.38923	7.834e-05	0.0241742	ENSG00000154803
AC009720.1	4.09055	3.85175	0.000166673	0.0403781	ENSG00000248172
POGLUT3	3.90863	4.54663	2.86954e-06	0.00257472	ENSG00000178202
SLC40A1	-4.36204	5.28025	4.28694e-05	0.0159711	ENSG00000138449
FOSL1	3.92355	3.65183	0.000112751	0.0296903	ENSG00000175592
TMBIM7P	4.4231	5.25469	8.85571e-08	0.000172349	ENSG00000230927
LINC01745	6.3585	4.63512	5.55427e-09	8.6259e-05	ENSG00000225919
AL391261.3	5.52459	3.94821	1.10959e-06	0.00112003	ENSG00000258960
AL591424.3	6.10374	4.01073	7.74678e-08	0.000170612	ENSG00000278130
AP000253.1	4.09137	3.83091	1.97728e-05	0.00939247	ENSG00000234509
AC010533.1	5.31854	3.60864	7.02028e-06	0.00430797	ENSG00000278893
AC021016.1	3.19566	4.30474	0.000158824	0.0388654	ENSG00000261338
AC083841.2	4.11904	3.97611	1.54569e-05	0.00764204	ENSG00000253715
AL137100.3	3.99424	4.27219	2.29878e-05	0.0105076	ENSG00000286257
AC019254.1	4.60815	3.34199	0.000143223	0.0354054	ENSG00000259182
AC022400.1	4.33766	3.41512	6.61365e-05	0.021363	ENSG00000224195
HMGB1P51	4.80624	3.42788	5.50975e-05	0.0182848	ENSG00000270986
