## Supplementary material for "Dissecting the molecular landscape of Parkinson’s disease and Parkinson’s disease dementia using highly efficient snRNA-seq (HIF-snRNA-seq)": All-tablrs: astrocyte.xlsx

### Sheet: unique.pd.ctrl_early.pd.ctrl
gname	logFC	logCPM	PValue	FDR	ensemblID
LINC01023	5.22032	1.331	1.12482e-06	0.00142464	ENSG00000272523
AL391557.1	4.10969	1.47577	3.35396e-06	0.00317215	ENSG00000287980
KRT3	5.06541	1.12892	4.15596e-06	0.0034916	ENSG00000186442
LMOD2	4.24004	1.56777	5.44228e-06	0.00400076	ENSG00000170807
AL035698.1	4.77872	1.14447	1.11093e-05	0.00614897	ENSG00000216811
H2AZP2	4.89345	1.08474	2.04337e-05	0.00890154	ENSG00000253173
AC078828.1	4.37239	1.25766	2.76284e-05	0.00984743	ENSG00000243296
AL590326.1	2.86318	2.03044	3.31693e-05	0.0108372	ENSG00000279140
AC073632.1	4.8166	0.977309	3.51432e-05	0.010974	ENSG00000287871
ATXN3L	4.6674	1.09517	3.68789e-05	0.0112434	ENSG00000123594
SAPCD2P1	4.35902	1.04208	4.46606e-05	0.0124086	ENSG00000213644
AC008056.3	4.50284	1.01668	4.55212e-05	0.0124516	ENSG00000287118
AC016825.1	3.47335	1.87345	5.33166e-05	0.0135347	ENSG00000232767
BZW1P1	4.45304	0.972402	5.6754e-05	0.014103	ENSG00000236686
LINC02368	4.56555	1.0112	5.85543e-05	0.0142815	ENSG00000256659
AL358453.1	3.88256	1.54603	6.50938e-05	0.0150681	ENSG00000226324
LINC00892	3.98464	1.00483	6.7301e-05	0.015126	ENSG00000233093
AC009053.3	2.14127	3.89885	6.97703e-05	0.015387	ENSG00000261170
SLC6A19	4.23129	1.0548	7.02812e-05	0.0154034	ENSG00000174358
TNP2	4.60302	1.13935	7.30406e-05	0.0156065	ENSG00000178279
AL358177.1	4.523	0.92631	7.21023e-05	0.0156065	ENSG00000287531
AC093422.1	4.61206	0.979902	8.36345e-05	0.0169605	ENSG00000213041
LINC02448	4.46988	1.00707	9.75146e-05	0.0193309	ENSG00000257230
AL160408.5	4.55963	0.889812	0.000106144	0.0204667	ENSG00000272362
AC105343.1	4.41362	0.930612	0.000109695	0.0208103	ENSG00000250704
OR8X1P	4.38251	0.976963	0.000109386	0.0208103	ENSG00000255048
CDK11A	3.29231	1.34802	0.000111967	0.0210878	ENSG00000008128
RNU6-1106P	4.40959	0.987035	0.000118475	0.0213699	ENSG00000212147
AC021188.1	4.3786	0.976894	0.000117966	0.0213699	ENSG00000230747
LINC02736	3.71155	1.22486	0.000123516	0.0213699	ENSG00000279243
MAP10	3.42858	1.36313	0.00014793	0.0228941	ENSG00000212916
AC010746.2	3.96698	0.924467	0.000152941	0.0232616	ENSG00000225979
ECEL1P1	4.19069	0.926029	0.0001642	0.0241415	ENSG00000204121
AL445235.1	3.81552	0.903512	0.000164136	0.0241415	ENSG00000235143
GGPS1	4.06693	1.18853	0.000166863	0.0243302	ENSG00000152904
AC132825.4	3.6029	0.986831	0.000174881	0.0250848	ENSG00000266885
AC005592.1	3.37184	1.1266	0.000182934	0.0255225	ENSG00000261757
RNU6-487P	4.33886	0.899595	0.000203691	0.0261596	ENSG00000202300
DUTP7	3.86216	1.09912	0.000201895	0.0261596	ENSG00000250473
TCHHL1	4.43617	0.852995	0.0002056	0.0261906	ENSG00000182898
AC108718.1	3.11051	2.0656	0.000219598	0.0273102	ENSG00000239941
AC010883.2	3.20547	1.01748	0.000223575	0.0273926	ENSG00000286796
TMEM97	1.98019	3.43287	0.000229438	0.0278346	ENSG00000109084
AC133485.3	4.2617	0.884233	0.000242452	0.0289362	ENSG00000260575
OR8D1	3.55467	1.04822	0.000242734	0.0289362	ENSG00000196341
KRT18P50	4.17597	0.914278	0.000260665	0.0298595	ENSG00000219941
AL591222.2	4.13901	0.903534	0.00025926	0.0298595	ENSG00000270712
ODF3L1	3.5919	0.983052	0.00026148	0.0298595	ENSG00000182950
MRGPRF-AS1	3.29471	1.13457	0.000258953	0.0298595	ENSG00000256508
AC022517.1	4.00388	1.06542	0.000270576	0.0303487	ENSG00000267550
SIGLEC8	2.65928	1.7335	0.000271963	0.0303686	ENSG00000105366
AL390728.1	3.93022	0.851416	0.000275818	0.0307019	ENSG00000214144
OR5AN1	3.35319	1.31408	0.000288265	0.0317866	ENSG00000176495
SIGLEC18P	3.85006	1.01355	0.000294996	0.0321273	ENSG00000268581
HMGN1P34	3.68104	1.07422	0.000292865	0.0321273	ENSG00000224755
AL138895.1	3.98592	1.17644	0.000297069	0.0321988	ENSG00000235119
LINC01126	3.48831	0.987574	0.000303466	0.0324488	ENSG00000279873
CLIC3	3.99053	1.0065	0.000310754	0.0329366	ENSG00000169583
AL022097.1	2.55134	2.44017	0.0003092	0.0329366	ENSG00000270174
KRT128P	4.10099	0.892697	0.000322951	0.033815	ENSG00000258120
AC021755.1	4.10099	0.892697	0.000322951	0.033815	ENSG00000259239
HMGN1P7	3.82276	0.873871	0.000338991	0.0349755	ENSG00000239614
AC022001.2	3.76902	0.802599	0.000343627	0.0352478	ENSG00000271716
AC108206.1	3.97444	0.849629	0.000367574	0.0370578	ENSG00000260303
AC016968.1	4.30852	0.821159	0.000385035	0.0375593	ENSG00000240562
ARPC1BP1	4.02301	0.95416	0.000386933	0.0375593	ENSG00000213081
RPS29P24	3.8368	1.02364	0.000387479	0.0375593	ENSG00000244253
YBX1P10	3.53654	0.843545	0.000395249	0.0380021	ENSG00000213866
ISCA1P2	4.02153	0.870741	0.00040351	0.0382623	ENSG00000229840
MTND5P8	3.62552	0.854687	0.000422738	0.0392545	ENSG00000230999
PHETA2	3.11296	1.18108	0.000452935	0.040771	ENSG00000177096
DEFB128	3.98737	1.00815	0.000454558	0.0408131	ENSG00000185982
S100A9	3.81637	0.91864	0.00047217	0.0417271	ENSG00000163220
LEAP2	3.17706	1.2539	0.000482089	0.0422109	ENSG00000164406
AC006499.4	3.93699	0.848398	0.000508796	0.0428985	ENSG00000250573
LHB	3.85485	0.831263	0.000527485	0.0431852	ENSG00000104826
AP002856.1	3.60263	1.16374	0.000527417	0.0431852	ENSG00000227125
CST13P	2.46398	1.9896	0.000522712	0.0431852	ENSG00000204663
AC098680.2	3.55043	0.828447	0.000532147	0.0434661	ENSG00000287659
AC010207.1	3.53061	0.962975	0.000568389	0.044874	ENSG00000260633
LINC02683	4.17112	1.1197	0.000579768	0.045409	ENSG00000254438
IL27RA	3.10084	1.21698	0.000586699	0.0457004	ENSG00000104998
AC005329.2	2.33824	2.15158	0.000591348	0.045961	ENSG00000267755
AL162727.3	3.72789	0.946818	0.000668099	0.0495263	ENSG00000282897
NECAP1	2.80979	1.02801	0.000664468	0.0495263	ENSG00000089818
AL731532.1	2.74252	1.39866	0.000666491	0.0495263	ENSG00000279910

### Sheet: unique.pd.ctrl_late.pd.ctrl
gname	logFC	logCPM	PValue	FDR	ensemblID
TRIM75P	-3.84156	1.88359	3.16597e-05	0.0106395	ENSG00000250374
RN7SKP80	-6.73342	2.28924	3.57539e-05	0.0110668	ENSG00000202058
LYG2	-2.99064	2.45091	5.27089e-05	0.0134774	ENSG00000185674
CICP14	-3.66332	1.74998	0.000124463	0.0213699	ENSG00000281490
ZNF408	-3.31544	2.56979	0.000151196	0.0231962	ENSG00000175213
ARMC10	-2.68715	3.48121	0.000189373	0.0256259	ENSG00000170632
CACTIN-AS1	-3.57412	2.08269	0.000615297	0.0469943	ENSG00000226800
