## Supplementary material for "Dissecting the molecular landscape of Parkinson’s disease and Parkinson’s disease dementia using highly efficient snRNA-seq (HIF-snRNA-seq)": All-tablrs: endothelial.xlsx

### Sheet: unique.pd.ctrl_early.pd.ctrl
gname	logFC	logCPM	PValue	FDR	ensemblID
AL356234.1	4.27906	2.43566	0.000129023	0.0189849	ENSG00000220412
RARRES2	3.02364	2.97644	0.000383693	0.0352662	ENSG00000106538
SLC29A4P2	3.68964	2.40575	0.00013434	0.0193747	ENSG00000214660
AL133268.2	3.92429	2.36271	0.000402201	0.0362319	ENSG00000223623
SHANK2-AS2	3.58368	2.57179	0.000552855	0.0426709	ENSG00000236262
LONRF1	2.94616	3.17631	0.000152756	0.0209298	ENSG00000154359
MAF	2.42972	4.37267	0.000640472	0.0465203	ENSG00000178573
AL121897.1	3.63221	2.39026	0.000482387	0.0396456	ENSG00000287850
PRICKLE3	3.48325	2.97918	7.70132e-05	0.0141733	ENSG00000012211
TRIM6-TRIM34	3.48463	2.76272	5.2744e-05	0.0123579	ENSG00000258588
AL023283.1	3.56897	2.45903	0.000363553	0.0339747	ENSG00000285598
AC127459.2	3.19249	2.89087	0.000328984	0.0322905	ENSG00000261090
OR7E129P	4.13732	2.39688	0.000231267	0.0267859	ENSG00000180770
DEFB115	4.73835	2.54272	2.47917e-05	0.00948942	ENSG00000215547
AC231759.1	3.86312	2.32965	0.000555911	0.0426709	ENSG00000276474
AL121583.1	4.00706	2.79039	2.88014e-05	0.0097882	ENSG00000277692
RHPN1-AS1	4.51251	2.56065	5.78377e-05	0.0127924	ENSG00000254389
RNU1-78P	3.92249	2.34337	0.000440391	0.0377937	ENSG00000212550
AL713866.1	4.06803	2.37871	0.00022945	0.0267823	ENSG00000261642
LINC01613	4.60228	2.53913	3.4771e-05	0.0109796	ENSG00000261432
TGFB1I1	5.1158	2.85038	3.07416e-06	0.00263888	ENSG00000140682
HBD	3.8225	2.37355	0.000242515	0.0271532	ENSG00000223609
AC005618.1	4.34345	2.44405	4.17457e-05	0.0114988	ENSG00000272070
CNDP1	2.07265	5.37538	0.000384138	0.0352662	ENSG00000150656
AC016930.1	4.18619	2.40993	0.000189149	0.0242482	ENSG00000223738
RPS12P3	3.75677	2.48328	0.000298786	0.0310138	ENSG00000232713
AC027688.1	4.04507	2.55413	0.000156309	0.0210626	ENSG00000260605
AC009531.1	3.99585	2.35912	0.000256215	0.0279358	ENSG00000226063
AC012101.2	4.28271	2.51797	5.37699e-05	0.0123579	ENSG00000287281
AL023553.1	3.072	2.77939	0.000587443	0.0442767	ENSG00000286491
KLF2P4	4.27423	2.42855	6.49108e-05	0.0134289	ENSG00000236516
AC008164.1	3.37328	3.11861	0.000135274	0.019416	ENSG00000223536
AC108105.1	3.79454	2.39189	0.000129739	0.0189849	ENSG00000287597
SLC22A20P	2.26506	4.63824	0.000487814	0.0397648	ENSG00000197847
PROC	3.6034	2.987	8.07097e-05	0.0146226	ENSG00000115718
AC018645.1	4.18619	2.40993	0.000189149	0.0242482	ENSG00000250756
DEFB108B	4.66626	2.4337	7.50435e-05	0.0141208	ENSG00000184276
AC021851.2	1.87375	6.05009	0.00020889	0.0254726	ENSG00000287621
ZNF582	2.52601	3.60515	0.000486854	0.0397648	ENSG00000018869
ETV7-AS1	4.3377	2.55036	0.000230451	0.0267859	ENSG00000224666
KRT16	3.74289	2.30904	0.000682591	0.0484075	ENSG00000186832
AL590787.1	3.98289	2.36574	0.000292865	0.0305047	ENSG00000260509
ERCC6L	2.93237	2.83153	0.0004135	0.0364829	ENSG00000186871
SDHD	3.86312	2.32965	0.000555911	0.0426709	ENSG00000204370
LINC00482	3.38388	2.45252	0.000322648	0.032049	ENSG00000185168
AC008533.1	3.50621	3.39842	2.23354e-05	0.00905641	ENSG00000285366
PPDPFL	4.03408	2.37039	0.000283802	0.0298719	ENSG00000168333
CXorf66	3.88551	2.44243	0.000131686	0.0190836	ENSG00000203933
ETS1	2.37774	4.94022	9.12353e-05	0.0152898	ENSG00000134954
AC026412.4	4.06975	2.37663	0.000146752	0.0206679	ENSG00000288549
AC007159.1	3.86312	2.32965	0.000555911	0.0426709	ENSG00000261146
PPIAP6	4.08405	2.47723	0.000200415	0.0250502	ENSG00000258477
AC018648.1	3.55842	2.31519	0.000225078	0.0263745	ENSG00000272905
AC091932.3	3.97941	2.35694	0.000352057	0.0333323	ENSG00000280185
PRDM14	3.39793	3.07945	2.22815e-05	0.00905641	ENSG00000147596
AC048383.1	4.36632	2.46091	0.000106149	0.0164798	ENSG00000259503
AC090124.1	4.23917	2.42731	8.22431e-05	0.0146853	ENSG00000255227
AP001804.1	3.99616	2.55535	0.000256613	0.0279358	ENSG00000285561
AC008517.1	4.33548	2.48907	0.000106498	0.0164798	ENSG00000248588
AL352979.4	3.63403	2.38616	0.000613892	0.045583	ENSG00000288045
DRD4	3.85146	2.4758	0.000513078	0.0406968	ENSG00000069696
AL049833.2	3.9395	2.34556	0.000322335	0.032049	ENSG00000259026

### Sheet: unique.pd.ctrl_late.pd.ctrl
gname	logFC	logCPM	PValue	FDR	ensemblID
SNHG20	6.08158	3.88228	1.59253e-08	0.000129082	ENSG00000234912
RSKR	-5.25973	3.35396	0.00015831	0.021121	ENSG00000167524
LINC01210	-5.30809	2.97958	0.000214618	0.0256499	ENSG00000239513
