## Supplementary material for "Dissecting the molecular landscape of Parkinson’s disease and Parkinson’s disease dementia using highly efficient snRNA-seq (HIF-snRNA-seq)": All-tablrs: excitatory.xlsx

### Sheet: unique.pd.ctrl_early.pd.ctrl
gname	logFC	logCPM	PValue	FDR	ensemblID
AC008073.1	3.51644	0.0843712	5.54786e-06	0.0032117	ENSG00000223754
AC117500.2	3.82902	-1.41178	0.000322326	0.029686	ENSG00000255933
FOXD1	3.18674	0.866678	6.45743e-05	0.0129079	ENSG00000251493
RNU6-711P	3.39988	-1.44393	0.00016741	0.0206716	ENSG00000253064
AL359979.2	4.04351	-1.26477	0.000203882	0.0230666	ENSG00000236846
AC005865.2	2.53596	1.63307	9.90929e-05	0.0162529	ENSG00000287712
KRT8P8	4.77574	-1.13608	1.71639e-05	0.00627128	ENSG00000223940
AL513478.3	3.81869	-1.1596	0.000120004	0.0174814	ENSG00000284658
AGGF1P7	3.46452	-1.43424	0.000575953	0.0413425	ENSG00000260994
CXCL10	3.22419	-1.24485	0.000312597	0.0291513	ENSG00000169245
AC009315.1	1.62622	3.86014	2.88638e-06	0.00218074	ENSG00000286797
AC008735.4	3.29151	-1.1151	7.31991e-05	0.0135391	ENSG00000276488
PARD3-AS1	3.14691	-0.0811993	0.000246505	0.0255618	ENSG00000226386
AC025588.4	3.68009	-1.46537	0.000688589	0.0448793	ENSG00000274219
AL138957.1	3.50505	-1.33334	0.000595793	0.0420889	ENSG00000235625
AC068630.1	3.8402	-1.42604	0.000398451	0.0336068	ENSG00000287977
LINC02409	3.50257	-0.672929	0.000176512	0.0213404	ENSG00000257920
AC097173.1	4.63838	-1.26604	4.17512e-05	0.00964302	ENSG00000250183
AC027343.1	3.7606	-1.23296	0.000406153	0.0339039	ENSG00000249638
LINC00352	3.39459	-0.817432	0.000732427	0.0465508	ENSG00000227893
OR4F28P	3.55263	-1.33451	0.000468074	0.0371923	ENSG00000257109
RPL31P47	3.7371	-1.35783	0.000269767	0.0268418	ENSG00000233541
AL583810.3	3.27629	-0.998607	0.000399315	0.0336068	ENSG00000259067
OR5M5P	5.232	-1.15765	2.50813e-05	0.0074535	ENSG00000185701
PPIAP8	3.83266	-1.28628	0.000216171	0.0239468	ENSG00000225185
FAM138B	3.47638	-1.1656	0.000233811	0.0248744	ENSG00000226516
AC008735.5	4.59614	-1.11308	3.47913e-05	0.00881168	ENSG00000279063
GRAMD4P1	3.80386	-1.3857	0.000316631	0.029369	ENSG00000227874
AL772284.1	3.67553	-1.44886	0.000305125	0.0290338	ENSG00000231270
AC019322.4	2.97989	-1.2856	0.000478944	0.0376681	ENSG00000279417
HNRNPA1P18	3.6928	-1.46438	0.000552862	0.0406437	ENSG00000229910
PRSS3P4	4.24408	-1.28901	4.96601e-05	0.010794	ENSG00000204982
GAPT	3.0619	-0.80651	0.000529245	0.0398508	ENSG00000175857
SPATA31C2	2.93822	0.289564	0.000163804	0.0205104	ENSG00000177910
RN7SL415P	4.25114	-1.42889	0.000110671	0.0167798	ENSG00000240961
AC009237.5	3.48905	-1.27697	0.000125413	0.0176641	ENSG00000233037
SIGLEC10-AS1	3.53244	-0.964174	0.000114974	0.0170268	ENSG00000255441
CORO1C	1.08817	6.29251	1.18663e-05	0.00503764	ENSG00000110880
FXYD4	2.56635	0.0691794	0.000482418	0.0377101	ENSG00000150201
KRT10	2.89916	2.21364	0.00011349	0.0169382	ENSG00000186395
SFXN4P1	4.38192	-1.48505	0.000176679	0.0213404	ENSG00000270390
NPAP1L	3.82213	-1.41079	0.000413385	0.0341875	ENSG00000278499
RNU4-41P	3.6176	-1.24927	0.000244351	0.0255618	ENSG00000201296
AC073632.1	4.36272	-1.1801	0.00023173	0.0247712	ENSG00000287871

### Sheet: unique.pd.ctrl_late.pd.ctrl
gname	logFC	logCPM	PValue	FDR	ensemblID
RPS4XP15	-3.31189	0.150253	0.000108179	0.0165711	ENSG00000240721
AL358215.3	-4.43785	-0.334475	0.00013688	0.0184412	ENSG00000283999
AC010335.3	-5.33772	-0.121699	0.000553453	0.0406437	ENSG00000280121
AL157373.1	-3.47665	0.278773	2.45394e-05	0.00744486	ENSG00000225102
ANKRD11P1	-3.85171	-0.265198	3.10434e-05	0.00813994	ENSG00000234429
AL512625.2	-3.66698	0.608355	0.000237385	0.0251944	ENSG00000229422
AC144522.1	-5.15414	-0.293056	0.000142983	0.0190257	ENSG00000279925
AC135782.2	-2.92431	-0.290589	6.38194e-05	0.0128145	ENSG00000259989
PABPN1L	-2.89218	0.328726	7.53693e-05	0.0138258	ENSG00000205022
RNASEH1	-6.90867	0.341792	7.30709e-05	0.0135391	ENSG00000171865
AC007638.2	-3.66975	0.337974	0.000208384	0.0233978	ENSG00000263096
TP53I13	-5.77082	-0.501506	0.000733517	0.0465508	ENSG00000167543
RPL21P136	-2.61321	0.662022	0.000254425	0.0260586	ENSG00000271215
LINC01819	-2.56119	1.35384	0.000112885	0.0169382	ENSG00000231826
AC138028.6	-3.89365	-0.741014	0.000693706	0.0450111	ENSG00000278341
TNFRSF14	-3.62798	0.195666	4.50597e-05	0.0100429	ENSG00000157873
