## Supplementary material for "Dissecting the molecular landscape of Parkinson’s disease and Parkinson’s disease dementia using highly efficient snRNA-seq (HIF-snRNA-seq)": All-tablrs: inhibitory.xlsx

### Sheet: unique.pd.ctrl_early.pd.ctrl
gname	logFC	logCPM	PValue	FDR	ensemblID
AC135507.2	3.75405	0.0441808	0.000264192	0.0241248	ENSG00000275607
RNY1	3.01411	2.67895	3.96953e-05	0.00799739	ENSG00000201098
MIA-RAB4B	3.34811	0.338149	0.000618002	0.0389527	ENSG00000268975
ZNF773	2.90086	0.413086	0.000593688	0.0376321	ENSG00000152439
AC005538.3	4.17008	0.16089	0.000178602	0.019497	ENSG00000286059
LMNTD2-AS1	3.23244	0.259559	0.000391581	0.0301189	ENSG00000254815
RPS4XP1	4.32606	0.144326	9.76554e-05	0.0141472	ENSG00000214203
TRAV33	4.00947	0.0463964	0.000584775	0.0375104	ENSG00000258812
AC073626.1	3.43291	0.281318	0.000825349	0.0461689	ENSG00000224595
ARPC3P5	3.85711	0.0984341	0.000692784	0.0416481	ENSG00000214027
AC005495.1	3.22085	0.52723	0.000208093	0.0216726	ENSG00000285931
LINC02003	3.07222	0.848116	9.18418e-05	0.0136452	ENSG00000264026
ADAT1	2.10726	4.53839	2.81073e-05	0.00651923	ENSG00000065457
HNRNPA1P67	4.07185	0.117673	0.000342536	0.0277887	ENSG00000270665
AC018445.2	4.07129	0.0626528	0.000469538	0.033636	ENSG00000279397
AC025755.1	4.34982	0.0408124	0.000363571	0.0288276	ENSG00000254310
DEFB128	3.9786	0.0893589	0.000420066	0.0316776	ENSG00000185982
RSL24D1P6	4.07389	0.0967732	0.000423424	0.0316828	ENSG00000224452
AC100767.2	3.60841	1.77084	6.41272e-06	0.00235347	ENSG00000271491
AL603764.1	4.112	0.356313	6.34865e-05	0.0109706	ENSG00000286114
ZNF572	3.60928	0.165357	3.14212e-05	0.00699895	ENSG00000180938
AL355377.2	4.19144	0.319661	3.3956e-05	0.00715024	ENSG00000279489
AC073869.2	3.57723	0.132169	0.000262108	0.0240484	ENSG00000276460
PRM2	4.45548	0.180805	9.20656e-05	0.0136452	ENSG00000122304
AL365366.1	4.02786	0.0543331	0.000216522	0.0223691	ENSG00000229022
FABP4	3.97794	0.244478	0.000107374	0.0147248	ENSG00000170323
AC013356.4	4.50864	0.263848	4.52099e-05	0.00871081	ENSG00000259368
CMA1	4.32926	0.135107	7.17579e-05	0.0117891	ENSG00000092009
AC006273.1	4.33516	0.165697	5.35935e-05	0.00978402	ENSG00000272473
NIFKP6	3.17292	0.369014	0.000335803	0.0275323	ENSG00000268144
CYCSP29	4.29569	0.142737	0.000189559	0.020123	ENSG00000255379
RPL21P109	4.36066	0.046041	0.000328551	0.0272003	ENSG00000237816
AC005479.1	4.66097	0.257891	4.09243e-05	0.00812896	ENSG00000259005
BOD1L2	4.04576	0.113541	0.000301912	0.0257964	ENSG00000228075
AC091917.3	3.69259	0.0112403	0.000894036	0.0484244	ENSG00000251367
AF064863.1	3.71902	0.130869	0.000273688	0.0245797	ENSG00000207147
ANP32BP3	3.90607	0.0682107	0.000477181	0.0339265	ENSG00000259461
TECRP2	3.86823	0.0453626	0.000322722	0.0269763	ENSG00000248565
AC011503.4	3.6308	0.473724	0.000352301	0.0282831	ENSG00000287399
AL513497.1	2.73609	0.990378	0.000764042	0.0441415	ENSG00000279443
LINC01400	3.98688	0.180104	0.000153832	0.0182801	ENSG00000232920
GPR176-DT	4.01477	0.690346	3.99467e-06	0.0016732	ENSG00000246863
RNU6ATAC23P	3.71901	0.0774774	0.000325852	0.0271203	ENSG00000221375
AC068472.1	3.39307	0.119383	0.000652935	0.0399378	ENSG00000240881
AC022868.1	3.28679	0.308594	0.000218439	0.0224596	ENSG00000253833
HOXA10-AS	3.42779	0.252227	0.000682314	0.0412687	ENSG00000253187
AC007638.2	3.12377	0.933227	0.000134467	0.0169496	ENSG00000263096
AC007861.2	4.50988	0.236992	4.01641e-05	0.00801929	ENSG00000263110
OR52J1P	4.35511	0.067973	0.000183313	0.019787	ENSG00000203560
AC022730.2	3.81003	0.0546922	0.000685325	0.0412687	ENSG00000241204
WASF4P	3.59243	0.0426136	0.000273513	0.0245797	ENSG00000188459
AP002008.4	4.19883	0.311937	0.000258426	0.0239242	ENSG00000286028
Z73420.1	4.2875	0.193786	0.000129678	0.0166018	ENSG00000252412
AP005900.1	2.84053	0.654922	0.000313114	0.0264023	ENSG00000286627
NAV2-AS5	2.94992	0.168801	0.000746642	0.0433964	ENSG00000255043
AP005205.2	3.87541	0.383443	0.000310285	0.0262212	ENSG00000266441
AC092669.1	4.10527	0.093877	0.000162408	0.0189076	ENSG00000225815
IGLV2-11	3.82456	0.0455324	0.000844039	0.0465649	ENSG00000211668
MYL6BP1	4.13761	0.13846	0.000280148	0.0248173	ENSG00000228380
AL590556.1	3.99718	0.118774	0.000297095	0.0255548	ENSG00000232037
TMEM30B	3.63596	0.141194	0.000705803	0.0421676	ENSG00000182107
AL132875.2	4.53529	0.277802	1.40787e-05	0.00384769	ENSG00000233835
DNAJB1	2.49398	6.68437	2.32954e-06	0.00126985	ENSG00000132002
AC022710.1	4.07875	0.08986	8.99282e-05	0.0135367	ENSG00000259356
RPS3AP53	3.77439	0.103472	0.000296752	0.0255548	ENSG00000227578
AL354794.2	3.97909	0.303297	6.81709e-05	0.0114216	ENSG00000236998
OSM	4.57634	0.68732	3.63195e-06	0.00157255	ENSG00000099985
RPS21P2	4.67464	0.124532	0.000115045	0.0152871	ENSG00000230353
AP001160.2	2.67191	1.44734	0.000827884	0.0461689	ENSG00000267811
MIR194-2HG	3.52603	1.73145	1.05728e-05	0.00325939	ENSG00000229719

### Sheet: unique.pd.ctrl_late.pd.ctrl
gname	logFC	logCPM	PValue	FDR	ensemblID
CRELD1	-2.73738	1.5033	0.00064971	0.0398038	ENSG00000163703
TRGC1	-2.98194	1.16497	0.000509556	0.0350638	ENSG00000211689
AC093583.1	-3.18214	1.58363	0.000383098	0.029644	ENSG00000242048
CHMP1B	-7.47165	2.03045	8.85943e-06	0.00290725	ENSG00000255112
HRAT17	-3.30731	1.43626	5.37962e-05	0.00978402	ENSG00000234520
LINC01399	-1.82921	3.01059	0.000258891	0.0239242	ENSG00000233080
FSCN2	-2.20287	1.34041	0.000798385	0.0454221	ENSG00000186765
TREML1	-3.42244	1.0721	0.000294043	0.0255548	ENSG00000161911
AL390778.1	-2.34613	2.52011	0.000559645	0.0368484	ENSG00000227958
AGPAT1	-3.82387	0.515201	0.000727755	0.042685	ENSG00000204310
PLCZ1	-2.67044	1.40718	0.000143652	0.0174036	ENSG00000139151
AL450332.1	-2.27577	2.57171	0.000157569	0.018486	ENSG00000226409
