## Supplementary material for "Dissecting the molecular landscape of Parkinson’s disease and Parkinson’s disease dementia using highly efficient snRNA-seq (HIF-snRNA-seq)": All-tablrs: microglia.xlsx

### Sheet: unique.pd.ctrl_early.pd.ctrl
gname	logFC	logCPM	PValue	FDR	ensemblID
POU4F2	4.07392	1.06754	0.000361346	0.0392094	ENSG00000151615
ALOX15P2	4.54147	1.45586	1.48509e-05	0.00636626	ENSG00000188101
HMGB3P14	3.67073	1.09175	0.000380004	0.0401061	ENSG00000231845
DNAJB6P4	4.0422	1.10779	0.000322312	0.0375559	ENSG00000228523
AC021205.3	2.84391	1.53037	0.000175509	0.0257139	ENSG00000273007
AC084337.1	4.45142	1.08874	0.000121134	0.0222721	ENSG00000254595
AC020656.2	4.04265	1.14746	0.000143486	0.0237251	ENSG00000274979
LINC02626	3.96657	1.10232	0.000336629	0.0378277	ENSG00000236799
AC110285.6	3.19238	1.67146	0.000373754	0.0399319	ENSG00000279692
VN1R92P	3.93906	1.08394	0.000325997	0.0376066	ENSG00000268908
AL445072.1	3.88766	1.06786	0.00034479	0.0382497	ENSG00000237208
Z85996.3	4.14342	1.59347	1.15435e-05	0.00541653	ENSG00000287891
AC006463.1	4.30724	1.03097	0.000420945	0.0412895	ENSG00000225795
AC068700.1	3.81061	1.88019	2.52415e-05	0.00894347	ENSG00000260398
AC079331.3	3.87104	1.0613	0.000494574	0.0448959	ENSG00000288109
ARHGEF35	3.14436	1.00548	0.000481701	0.0447652	ENSG00000213214
CD2BP2-DT	3.59035	1.06542	0.000419305	0.0412895	ENSG00000260219
SAC3D1	2.20627	3.96896	0.000394203	0.0409818	ENSG00000168061
TMEM150A	2.34557	2.80081	0.000554352	0.0471409	ENSG00000168890
SULT1E1	3.96656	1.26672	7.9094e-05	0.0184321	ENSG00000109193
AC090506.1	4.30724	1.03097	0.000420945	0.0412895	ENSG00000266196
AL162425.1	3.9753	1.26608	0.000164837	0.0252142	ENSG00000236461
IGBP1P4	4.58597	1.09285	0.000149589	0.0241407	ENSG00000250325
ASMTL-AS1	3.36746	1.1507	0.000240168	0.0304356	ENSG00000236017
LINC02123	3.54539	1.18412	0.00034145	0.0380005	ENSG00000250668
AC010271.1	4.09924	1.12235	0.000214117	0.0290596	ENSG00000268366
AC023206.1	4.28597	1.18142	0.000123499	0.0222721	ENSG00000271332
AP005059.1	3.21243	1.45931	0.000415405	0.0412399	ENSG00000264000
RNU6-166P	3.9594	1.08477	0.000397666	0.040988	ENSG00000207099
AL139351.2	4.3364	1.32436	0.000102654	0.0210915	ENSG00000286179
RN7SL557P	4.2635	1.17426	0.000148088	0.0240676	ENSG00000266166
AP001596.1	3.2674	2.11501	0.000188938	0.0265607	ENSG00000232692
AC006960.3	4.17464	1.06534	0.000345954	0.0382566	ENSG00000260070
RPL36AP39	3.56598	1.23696	0.000312234	0.0370023	ENSG00000230980
HMGB1P50	3.77352	1.17454	0.00023887	0.0304356	ENSG00000271237
PRR20G	3.81765	1.05987	0.000517946	0.0455566	ENSG00000239620
AC017076.1	2.9997	2.03924	0.000215562	0.0290596	ENSG00000271947
MIR4754	3.81907	1.05736	0.000503105	0.0448959	ENSG00000266640
DEFB122	3.46545	1.20621	9.23592e-05	0.0200997	ENSG00000204547
AL035410.1	4.09312	1.03472	0.000340927	0.0380005	ENSG00000226984
GPR182	3.84636	1.05274	0.000320846	0.0375108	ENSG00000166856
BX284668.6	3.60449	1.4271	0.000460724	0.0440709	ENSG00000272426
SPRR2A	4.28597	1.18142	0.000123499	0.0222721	ENSG00000241794
OR7H1P	3.36013	1.00973	0.000504571	0.0448959	ENSG00000226480
AC073987.1	2.81704	2.48601	4.46244e-05	0.0129986	ENSG00000229209
ABALON	3.14304	1.26695	0.000466939	0.0445427	ENSG00000281376
TRIM64B	4.37894	1.37017	8.36853e-05	0.0191171	ENSG00000189253
AC092447.1	4.70767	1.12333	9.54602e-05	0.020223	ENSG00000213067
AC103760.1	3.88915	1.37474	0.000223581	0.0291483	ENSG00000254231
GBX2	4.41959	1.16975	6.61971e-05	0.0165364	ENSG00000168505
EEF1A1P33	3.70314	1.33568	0.000334752	0.0377456	ENSG00000258846
OR5K1	3.79733	1.4601	0.00037799	0.0400276	ENSG00000232382
CREB3L2-AS1	4.32406	1.08709	0.000123795	0.0222721	ENSG00000237243
DNAJB1	2.5011	6.69969	1.27223e-06	0.00147611	ENSG00000132002
NUTM2D	3.18246	1.30254	0.000566587	0.0477242	ENSG00000214562
AC012066.1	3.68238	1.23966	0.000399447	0.040988	ENSG00000287085
AC022730.3	5.4988	1.46472	9.14755e-07	0.00143346	ENSG00000253143
AC073370.1	3.87104	1.0613	0.000494574	0.0448959	ENSG00000230526
ACTG1P18	3.77005	1.05175	0.000474509	0.0447652	ENSG00000218475
ALOXE3	2.62756	2.98617	0.000172336	0.0256197	ENSG00000179148

### Sheet: unique.pd.ctrl_late.pd.ctrl
gname	logFC	logCPM	PValue	FDR	ensemblID
AC127024.2	-5.98818	2.23594	0.000159173	0.0248153	ENSG00000263603
CNOT3	-3.62757	3.78364	6.74862e-06	0.00458762	ENSG00000088038
NELFE	-4.42011	2.73123	1.38026e-06	0.00154603	ENSG00000204356
GDPGP1	-6.24995	2.3859	8.0808e-05	0.018706	ENSG00000183208
AC124303.2	-6.06922	3.12694	0.000180974	0.0260384	ENSG00000280234
LINC00958	-2.95289	2.2108	0.0005005	0.0448959	ENSG00000251381
LINC02173	-3.78273	1.74056	0.000382549	0.0402523	ENSG00000249613
AC090679.2	-3.85593	3.20398	1.26343e-05	0.00577239	ENSG00000257729
AL390778.1	-2.77827	2.54105	0.000173862	0.02562	ENSG00000227958
AP001150.1	-3.36955	1.85189	0.000559496	0.0473839	ENSG00000259541
NOA1	-2.3241	3.59991	0.000330519	0.0376302	ENSG00000084092
SMIM19	-2.11744	4.07353	0.000533667	0.0460958	ENSG00000176209
