## Supplementary material for "Dissecting the molecular landscape of Parkinson’s disease and Parkinson’s disease dementia using highly efficient snRNA-seq (HIF-snRNA-seq)": All-tablrs: oligodendrocyte.xlsx

### Sheet: unique.pd.ctrl_early.pd.ctrl
gname	logFC	logCPM	PValue	FDR	ensemblID
AC016710.1	3.26609	0.393763	0.000640935	0.0400455	ENSG00000229131
RN7SL647P	4.10379	0.532611	0.000138455	0.0168086	ENSG00000243957
MAGED4B	2.61399	1.0423	0.000433596	0.0317581	ENSG00000187243
AC008555.6	3.90631	0.591447	1.76471e-05	0.00530675	ENSG00000280106
PPP1R26P1	3.44462	0.598963	0.000538393	0.0365846	ENSG00000238086
AL133396.1	3.56852	0.414134	0.000803707	0.0452474	ENSG00000278595
AL445228.2	4.16223	0.774092	0.000107398	0.0146584	ENSG00000231791
AL122008.4	2.45343	1.06719	0.000278901	0.0241028	ENSG00000236244
DNM1P34	4.18455	0.591865	5.40846e-05	0.00977073	ENSG00000260357
LINC00837	3.02976	0.665031	0.000764945	0.0440968	ENSG00000235824
RNU6-189P	4.57403	0.625057	5.17688e-05	0.00957413	ENSG00000251929
AL118508.2	3.59729	0.644124	0.000826271	0.0459581	ENSG00000279164
GPR31	4.6216	0.731058	2.79862e-05	0.00690888	ENSG00000120436
FO538757.1	3.62684	0.499383	0.000393876	0.0300145	ENSG00000279928
CD93	2.86393	2.14152	3.86462e-05	0.00844757	ENSG00000125810
RNA5SP78	3.79899	0.470795	0.000573795	0.0374974	ENSG00000201492
IGLV2-23	3.91907	0.502469	0.000362068	0.0285372	ENSG00000211660
HPAT5	3.49598	1.20645	6.71191e-05	0.0111246	ENSG00000280707
AL135960.1	3.65937	1.03927	9.76838e-06	0.00366079	ENSG00000226252
AC108751.4	3.61982	0.427311	0.000943081	0.049923	ENSG00000243885
EN1	3.53511	0.483425	0.000222891	0.0209778	ENSG00000163064
AL022238.2	4.84532	0.643391	2.15453e-05	0.00581692	ENSG00000272834
OR5B15P	4.02923	0.533381	0.00023649	0.0216652	ENSG00000273408
AL353651.1	3.59184	0.420638	0.000875366	0.0476849	ENSG00000235011
CYCSP12	4.74063	0.522687	8.19972e-05	0.0125847	ENSG00000224263
MICOS10P2	3.43306	0.545137	0.000350519	0.0281237	ENSG00000270714
AL365215.2	3.31851	0.50647	0.000683076	0.0415922	ENSG00000286958
AC009315.1	2.08964	3.98481	1.08621e-05	0.00386313	ENSG00000286797
RHPN1-AS1	3.40604	0.563401	0.000222866	0.0209778	ENSG00000254389
AC011446.3	3.40394	0.584413	0.000367821	0.0286775	ENSG00000287296
AC124068.2	3.82471	1.00274	0.000118073	0.0153389	ENSG00000261441
LINC02135	3.53917	1.05028	0.000101328	0.0141897	ENSG00000268532
AP000997.3	3.71064	0.922504	0.000304162	0.025569	ENSG00000260254
AC074044.1	3.29774	0.483282	0.000158816	0.0177727	ENSG00000272844
PGBD4P8	4.09795	0.553582	0.000193594	0.0195646	ENSG00000229332
AC112721.1	4.36225	0.669598	8.91426e-05	0.0132418	ENSG00000222022
RMRP	2.22492	3.02146	0.000221202	0.0209778	ENSG00000269900
HCG27	3.13449	0.448215	0.000243369	0.0218913	ENSG00000206344
OR52M2P	4.25617	0.529899	0.000162392	0.0178823	ENSG00000226616
DIAPH1-AS1	2.64718	1.56199	0.000546831	0.0367494	ENSG00000246422
AP001496.2	3.34431	1.09612	0.000123159	0.0155475	ENSG00000265091
AC078880.3	5.18681	0.650289	1.50138e-05	0.00462775	ENSG00000271579
TMEM252	3.56582	0.738936	0.000368721	0.0286775	ENSG00000181778
AC007686.1	3.22273	0.545162	0.000677435	0.0415331	ENSG00000243225
ARPC3P5	3.93382	0.459447	0.000240643	0.0217626	ENSG00000214027
AC003989.1	3.66695	0.43832	0.000728526	0.0427726	ENSG00000227948
HSPE1	4.57481	0.637558	4.73915e-05	0.00917757	ENSG00000115541
BX284613.1	3.67549	0.442551	0.000591908	0.038175	ENSG00000226552
AC133637.1	3.09796	0.453101	0.000719629	0.0426565	ENSG00000279708
RPL17P35	4.15975	0.570796	0.000106931	0.0146584	ENSG00000233900
AL161742.1	5.08776	0.61879	2.11599e-05	0.00579749	ENSG00000177452
MIR3678	4.09795	0.553582	0.000193594	0.0195646	ENSG00000264511
TRERNA1	3.3781	0.449162	0.000503225	0.0346616	ENSG00000231265
AC012445.1	4.79431	0.558267	3.34162e-05	0.00782277	ENSG00000229550
MTATP6P26	3.4892	0.393056	0.000762767	0.0440968	ENSG00000236878
MIR3190	3.13559	0.643052	0.000873307	0.0476849	ENSG00000265134
AC100781.1	3.07141	1.26696	0.000107374	0.0146584	ENSG00000268566
MTND5P24	3.80406	0.549098	0.00015551	0.0176984	ENSG00000224852
EHMT2-AS1	3.38735	0.566096	0.000397634	0.0301636	ENSG00000237080
AC018529.2	3.5851	0.49023	0.000680614	0.0415422	ENSG00000278330
TUSC8	3.35644	0.974775	7.18571e-05	0.0114576	ENSG00000237361
AC021220.2	3.45925	0.446599	0.000499602	0.0346054	ENSG00000287060
HOTTIP	3.24311	0.543124	0.000155101	0.0176984	ENSG00000243766
AC112203.1	5.26916	0.770556	6.42846e-06	0.00273305	ENSG00000251193
RPS3AP25	3.78089	0.664855	1.95929e-05	0.00567996	ENSG00000232385
CACYBPP1	3.32315	0.796011	0.0002753	0.0240001	ENSG00000225928
AC004825.1	4.28807	0.598947	4.83503e-05	0.00931449	ENSG00000258431
AC107398.5	3.86689	0.559876	0.000478868	0.0338022	ENSG00000286294
VIM	1.95717	3.83123	0.000565464	0.0371499	ENSG00000026025
MAP1LC3BP1	3.32815	1.27216	8.42047e-05	0.0127782	ENSG00000231909
APOA2	3.87774	0.686208	5.65299e-05	0.0100118	ENSG00000158874
AC004944.1	4.45383	0.45732	0.000206283	0.0200789	ENSG00000253510
FO393414.2	3.74028	0.514753	0.000181295	0.0191012	ENSG00000217483
ISL2	4.01218	0.6625	0.000200696	0.0198501	ENSG00000159556
DDX11L2	2.59884	0.999586	0.000773623	0.044364	ENSG00000236397
AC110760.1	2.9097	2.57382	5.94809e-05	0.0101715	ENSG00000248165
OR52L1	3.75332	0.554636	0.000619604	0.0390424	ENSG00000183313
SNORA72	3.76206	0.570131	0.000377041	0.0289938	ENSG00000201944
AC010776.1	3.25165	0.687408	0.000298056	0.0252277	ENSG00000267269
KLF1	3.49044	0.533745	0.000250704	0.0223987	ENSG00000105610

### Sheet: unique.pd.ctrl_late.pd.ctrl
gname	logFC	logCPM	PValue	FDR	ensemblID
AC121764.2	-4.00424	1.4553	0.000237223	0.0216652	ENSG00000242568
AC008915.2	-5.86761	1.10058	0.000726382	0.0427726	ENSG00000259782
GYG1P1	-5.58747	1.74196	2.50775e-05	0.00644142	ENSG00000251633
AL845331.1	-2.25802	2.0636	0.000320472	0.0262249	ENSG00000259916
MAD2L1BP	-3.11643	2.82274	1.0694e-06	0.0007911	ENSG00000124688
AL606490.1	-2.77746	1.02048	0.000451787	0.0325111	ENSG00000225055
WDR87	-2.46066	2.83232	0.000786089	0.0447214	ENSG00000171804
SNORD94	-6.13279	1.56911	0.000191732	0.0195646	ENSG00000208772
FRMD7	-3.49012	1.67804	9.607e-05	0.0138266	ENSG00000165694
METTL21C	-4.6091	1.6093	8.80217e-05	0.0131812	ENSG00000139780
SCO1	-1.93284	4.36261	0.000190343	0.0195307	ENSG00000133028
AC008750.2	-4.00695	0.731485	0.000478109	0.0338022	ENSG00000267905
GRM2	-2.50283	3.03025	0.000109997	0.0148488	ENSG00000164082
CTSD	-4.66955	1.07128	0.000841331	0.0466554	ENSG00000117984
AC100868.1	-4.69053	0.891837	0.000940282	0.0498983	ENSG00000258417
AL137058.1	-2.20951	3.19445	0.000184449	0.0192181	ENSG00000244471
C9orf116	-3.04933	1.97697	8.46395e-05	0.0127782	ENSG00000160345
AC110285.5	-5.14973	1.61281	0.0002862	0.0246163	ENSG00000274833
LRTOMT	-5.89746	1.59463	0.000121465	0.0154584	ENSG00000184154
AC007179.1	2.47287	6.05822	3.05781e-10	2.82756e-06	ENSG00000231815
