## Supplementary material for "Dissecting the molecular landscape of Parkinson’s disease and Parkinson’s disease dementia using highly efficient snRNA-seq (HIF-snRNA-seq)": All-tablrs: opc.xlsx

### Sheet: unique.pd.ctrl_early.pd.ctrl
gname	logFC	logCPM	PValue	FDR	ensemblID
AC087439.1	4.82232	3.28696	1.45242e-05	0.00726068	ENSG00000253358
AP003555.1	3.32912	3.1264	0.000325484	0.0361961	ENSG00000254605
PXDC1	2.97674	4.13106	0.000508175	0.0441891	ENSG00000168994
AC093270.2	3.79225	3.09193	0.000373393	0.038209	ENSG00000243160
AC004449.1	4.5087	3.19271	6.88818e-05	0.0164333	ENSG00000261204
AC036103.1	4.30665	3.62551	1.82032e-06	0.00197819	ENSG00000261002
ZBTB20-AS2	3.72648	3.14526	0.000482051	0.0432653	ENSG00000241295
AC139491.4	2.3998	4.66984	0.000523187	0.0450732	ENSG00000251458
CNDP1	2.4888	5.82181	0.000159313	0.0258541	ENSG00000150656
MIR3663HG	3.29969	3.41566	0.00040454	0.0392069	ENSG00000234474
PNPO	3.56007	3.53935	0.000109073	0.0204402	ENSG00000108439
AC026304.1	4.02475	3.15175	0.000144077	0.0242266	ENSG00000268129
LINC01360	3.73094	3.46963	1.45666e-05	0.00726068	ENSG00000233973
AC106738.1	3.26163	3.06311	0.000335614	0.0362512	ENSG00000259711
HSPB1	2.51386	5.68762	5.12429e-05	0.0145494	ENSG00000106211
AC073195.1	4.25892	3.25169	1.67041e-05	0.00790275	ENSG00000271855
RNU6-703P	3.75953	3.31715	0.000236061	0.0306354	ENSG00000252755
RASSF10	3.74919	3.08194	0.000322782	0.036184	ENSG00000189431
AL160314.1	3.91356	3.12223	0.000228372	0.0302228	ENSG00000242061
AC037459.1	3.93655	3.1282	0.000227676	0.0302228	ENSG00000248235
CKMT2	2.81672	4.34712	9.00446e-05	0.018568	ENSG00000131730
MT1H	4.29152	3.34253	4.28371e-05	0.0133058	ENSG00000205358
TAF1A-AS1	4.50767	3.3134	6.86629e-06	0.00440307	ENSG00000225265
SHMT2	2.99493	3.95009	0.000133528	0.0228728	ENSG00000182199
RNU6-796P	3.78513	3.0817	0.000490222	0.0436798	ENSG00000212388
PDE2A-AS1	3.43526	3.52763	7.45084e-05	0.0171405	ENSG00000255808
CD300A	2.85561	3.2686	0.000360789	0.0375773	ENSG00000167851
AC011495.2	2.94671	3.56364	0.000343923	0.0365016	ENSG00000268636
SLPI	3.92151	3.11418	0.000296763	0.0341573	ENSG00000124107
AL358942.1	4.06676	3.16336	0.000143167	0.0242196	ENSG00000225580
FOXR2	4.00324	3.14591	0.000179895	0.0279237	ENSG00000189299

### Sheet: unique.pd.ctrl_late.pd.ctrl
gname	logFC	logCPM	PValue	FDR	ensemblID
LINC02298	-4.27376	3.92083	3.72209e-05	0.0121898	ENSG00000257556
AC022535.3	-4.65219	3.49117	0.000329869	0.0362512	ENSG00000287246
