## Supplementary material for "Dissecting the molecular landscape of Parkinson’s disease and Parkinson’s disease dementia using highly efficient snRNA-seq (HIF-snRNA-seq)": All-tablrs: astrocyte.xlsx

### Sheet: unique.pdd.ctrl_early.pdd.ctrl
gname	logFC	logCPM	PValue	FDR	ensemblID
LINC01450	4.29468	1.92317	4.25498e-05	0.0089905	ENSG00000232458
LINC02404	4.80379	1.20116	4.88194e-05	0.00984366	ENSG00000257893
CLUHP10	4.7925	1.0704	3.93375e-05	0.00854648	ENSG00000282511
AC022325.1	4.60106	0.931183	9.95714e-05	0.0151658	ENSG00000249411
CR383656.10	4.30501	1.71313	5.40354e-06	0.00229722	ENSG00000257959
AC009831.1	-4.92132	1.90425	6.64626e-05	0.0120887	ENSG00000263823
AL161753.1	3.60278	1.87541	0.000186755	0.022381	ENSG00000286582
PTP4A1P2	4.67031	0.87205	0.000223047	0.0242167	ENSG00000255807
MIR133A1HG	3.77035	1.46958	4.88354e-06	0.00220924	ENSG00000265142
CCN4	-2.50815	3.25293	9.26392e-06	0.00326887	ENSG00000104415
AC104339.1	5.07108	1.25179	4.12468e-06	0.00196765	ENSG00000233778
CXCR3	4.15955	1.00562	8.81171e-05	0.0142462	ENSG00000186810
AL121781.1	-2.45015	3.54515	3.94796e-05	0.00854648	ENSG00000238282
AL358215.2	4.95173	0.976015	5.32032e-05	0.0104233	ENSG00000282887
GET1	-4.6167	1.81608	5.58089e-05	0.0107611	ENSG00000182093
ALDH1A1	-1.87636	4.5985	0.000104463	0.0156143	ENSG00000165092
ACSL6	-6.75595	2.18621	2.83384e-06	0.00158722	ENSG00000164398
AC092691.2	5.06901	1.33514	5.26491e-06	0.00227136	ENSG00000240393
AC073130.3	4.33779	1.22174	0.000154288	0.0197971	ENSG00000279086
AC098583.2	5.21875	1.01889	2.55357e-05	0.00667447	ENSG00000251516
AC078814.1	4.57858	1.16534	8.30936e-05	0.0136374	ENSG00000257235
AC087897.1	4.67031	0.87205	0.000223047	0.0242167	ENSG00000257645
OTOP3	-3.98523	1.86599	0.000206161	0.0230209	ENSG00000182938
AC105362.1	4.82142	1.57107	9.21992e-06	0.00326887	ENSG00000250865
AC127070.1	3.92726	1.13106	0.000232947	0.0248297	ENSG00000236617
AC245297.2	5.31259	1.40461	8.03553e-06	0.0030164	ENSG00000272755
AC091860.2	5.00694	1.07062	9.15875e-06	0.00326887	ENSG00000251125
MTCO1P9	4.29403	0.982607	9.12955e-05	0.0143815	ENSG00000251223
RPL31P50	4.9539	1.08935	3.11397e-05	0.0076839	ENSG00000231788
LINC02093	4.19697	1.3888	2.34075e-05	0.00616386	ENSG00000234634
AP005131.5	2.62451	1.79673	0.000108714	0.015946	ENSG00000267694
AC090771.2	-2.47259	2.55507	9.46935e-05	0.0147196	ENSG00000267686
LINC00216	4.07772	1.65516	7.47186e-07	0.000712573	ENSG00000279636
AL161935.1	3.78301	1.73632	1.98605e-05	0.00558807	ENSG00000223834
ST6GALNAC4P1	5.35427	1.39386	1.50262e-06	0.0010268	ENSG00000233469
LINC00463	3.25075	2.90898	6.49223e-06	0.00258977	ENSG00000234056
AC142283.1	5.21773	1.19473	9.68202e-06	0.00338257	ENSG00000251704
AC091074.3	-3.09304	2.40612	1.33549e-06	0.000980115	ENSG00000287020
SLC6A2	-3.23651	1.72069	9.6913e-05	0.0149986	ENSG00000103546
LINC01693	3.99109	2.22174	1.80857e-07	0.000308228	ENSG00000227764
MIR23B	6.02003	1.31635	9.09694e-07	0.00081513	ENSG00000207563
LINC02104	5.05463	1.26134	3.91567e-06	0.001919	ENSG00000271334
LINCADL	3.66438	1.11164	3.16519e-05	0.00775604	ENSG00000287148
AL049795.1	-2.55465	2.60567	0.000497924	0.0381123	ENSG00000224066
LINC02618	-2.14076	3.35642	1.93526e-05	0.00558807	ENSG00000242104
LINC01560	3.88625	1.23553	3.50445e-05	0.00808222	ENSG00000196741
AC099654.4	4.86865	1.06343	2.88096e-05	0.00720976	ENSG00000274299
TRBV21OR9-2	4.55159	0.954403	0.000153731	0.0197971	ENSG00000183938
AC245054.1	-4.12934	1.76467	5.25782e-05	0.0103647	ENSG00000223679
AC092819.2	5.05541	1.08841	2.32417e-05	0.00616386	ENSG00000286578
SLC22A12	3.70541	1.46811	9.17533e-05	0.0143894	ENSG00000197891
LINC01817	3.56225	1.7474	3.81387e-05	0.00851749	ENSG00000231420
ADAD1	2.19939	2.56824	0.000733068	0.0454987	ENSG00000164113
AC009318.2	-3.16618	1.63528	0.00022759	0.0245588	ENSG00000273680
ZSCAN22	-2.27511	4.01966	0.000411474	0.0348184	ENSG00000182318
PSEN2	-2.45517	3.60567	6.97944e-05	0.0123592	ENSG00000143801
KRT43P	4.87905	2.35717	2.23949e-05	0.00603225	ENSG00000236473
POMC	4.31578	2.22436	2.13885e-07	0.000328138	ENSG00000115138
AC011374.2	3.80722	0.945991	0.000463462	0.0365039	ENSG00000272112
KRT18P21	3.91658	1.08737	0.00054609	0.0397933	ENSG00000250363
AC034236.3	3.98613	1.01323	0.000272678	0.0271438	ENSG00000272265
AL023803.2	4.33438	1.39397	1.41006e-05	0.00452475	ENSG00000274825
CLEC17A	-2.86879	3.22325	7.93799e-05	0.0131502	ENSG00000187912
AC008786.1	-3.42668	1.98716	5.03535e-05	0.0100383	ENSG00000286853
BMP3	-3.5121	2.18719	2.62513e-05	0.00667515	ENSG00000152785
RNA5SP343	5.70339	1.37173	1.51317e-06	0.0010268	ENSG00000284736
SLC25A34-AS1	-3.08262	2.37406	3.28011e-05	0.00779574	ENSG00000224459
DISP1	2.96222	1.38302	0.00061164	0.041989	ENSG00000154309
PRR13	6.02003	1.31635	9.09694e-07	0.00081513	ENSG00000205352
AL672207.1	4.42792	0.92258	0.000161721	0.0203803	ENSG00000178146
VN1R107P	3.66772	1.19899	0.00037877	0.0331644	ENSG00000268545
CEMP1	-3.04861	2.43051	0.000540564	0.0395733	ENSG00000205923
GNRH2	3.08476	1.57249	0.000300393	0.0286478	ENSG00000125787
MIR145	5.18521	1.02642	3.53462e-05	0.00809887	ENSG00000276365
AC108066.2	4.7499	0.880154	0.000193933	0.0225647	ENSG00000286965
TCF15	2.58533	1.5518	0.000172137	0.021463	ENSG00000125878
USP9YP22	4.63458	0.98076	0.000108139	0.015946	ENSG00000224408
AC130448.2	3.53584	1.16436	0.000829235	0.0483643	ENSG00000279554
AL513548.2	3.9357	0.913202	0.000110359	0.0160637	ENSG00000271071
LEPROT	4.10349	1.09921	0.000190069	0.022506	ENSG00000213625
MTCO2P4	5.30609	1.18737	8.71481e-06	0.00317021	ENSG00000253977
AL355499.2	-2.6258	2.29555	8.68147e-06	0.00317021	ENSG00000285216
AC097381.3	3.25262	2.526	0.000246782	0.0258396	ENSG00000273267

### Sheet: unique.pdd.ctrl_late.pdd.ctrl
gname	logFC	logCPM	PValue	FDR	ensemblID
NECTIN1-AS1	-2.93981	2.07788	0.000599528	0.0417091	ENSG00000255247
DGAT2L7P	6.86076	2.26992	5.48707e-09	2.60506e-05	ENSG00000205267
ERFE	-3.85373	1.79943	3.33604e-05	0.00779574	ENSG00000178752
TMEM37	-4.07777	1.84089	0.00062945	0.042207	ENSG00000171227
SMIM10L2B-AS1	-2.48855	3.9456	9.97128e-05	0.0151658	ENSG00000228372
COX5A	-1.82521	5.58084	7.55644e-06	0.00286706	ENSG00000178741
HSPB1P1	5.55983	2.01779	7.45361e-08	0.00016438	ENSG00000236060
CCNG2P1	-5.31224	1.38903	0.000536967	0.0393917	ENSG00000258112
AL031847.1	-3.2776	1.61877	0.000123237	0.0171879	ENSG00000285629
AL133325.2	-4.8243	1.58556	0.000135332	0.0180884	ENSG00000233492
LINC02719	-5.14027	1.72128	1.95812e-05	0.00558807	ENSG00000254580
AP006545.1	-3.04169	1.50099	0.000860551	0.0491893	ENSG00000260949
AP000997.3	-5.11794	1.38197	0.000267512	0.0269698	ENSG00000260254
FLJ42969	-2.66151	2.45015	2.90496e-05	0.00721862	ENSG00000248599
MEIS3P2	-5.15091	1.35298	0.000532378	0.0392392	ENSG00000188013
LINC00324	-4.92745	1.79941	1.51928e-05	0.00472707	ENSG00000178977
LINC02069	-2.01138	2.90062	0.000264573	0.0268268	ENSG00000229433
RNU6-94P	-5.35824	1.21351	0.000733087	0.0454987	ENSG00000271819
PSMA3-AS1	-5.96268	1.67466	7.92199e-05	0.0131502	ENSG00000257621
AC018731.1	-2.67378	2.89333	6.89435e-05	0.0123592	ENSG00000236885
POLR3DP1	-5.73077	1.38093	0.000201217	0.0226842	ENSG00000214626
AC023830.2	-4.73936	1.35128	0.000252835	0.026184	ENSG00000261789
KLF11	-3.03786	3.03125	3.43873e-06	0.00183847	ENSG00000172059
GUCY2F	-2.38374	2.26715	0.000307367	0.0289588	ENSG00000101890
CYP1D1P	-2.18492	1.5993	0.000874016	0.0493449	ENSG00000228024
CLEC9A	-2.848	1.91171	0.000117829	0.0166308	ENSG00000197992
