## Supplementary material for "Dissecting the molecular landscape of Parkinson’s disease and Parkinson’s disease dementia using highly efficient snRNA-seq (HIF-snRNA-seq)": All-tablrs: endothelial.xlsx

### Sheet: unique.pdd.ctrl_early.pdd.ctrl
gname	logFC	logCPM	PValue	FDR	ensemblID
AC109326.1	4.74093	2.47577	7.36272e-05	0.0194147	ENSG00000279602
HSPG2	-2.58779	5.26488	0.000107632	0.0243362	ENSG00000142798
AC109129.1	5.23131	3.53605	8.19603e-08	0.000491729	ENSG00000285780
AC093330.3	4.54536	2.48572	8.23966e-05	0.0210763	ENSG00000287680
RPS6P20	4.37755	2.4326	0.000191537	0.0304242	ENSG00000226356
AC083809.1	4.5187	2.58929	5.54561e-05	0.016544	ENSG00000277247
AL592430.2	4.47176	2.50619	8.05996e-05	0.0208433	ENSG00000282121
BX537318.2	5.0432	2.66285	6.11716e-06	0.00632768	ENSG00000280424
TMBIM7P	2.80018	4.96695	1.14134e-05	0.00991634	ENSG00000230927
CXCL1	4.71991	2.67903	3.70305e-05	0.0130687	ENSG00000163739
AC006390.1	4.46279	2.45967	0.000117123	0.025096	ENSG00000251638
RNU6-628P	4.66073	3.05267	5.02572e-06	0.00538435	ENSG00000222607
DEPDC7	4.57894	2.8461	3.82804e-05	0.0131993	ENSG00000121690
AC097375.3	3.7521	3.04493	3.64766e-05	0.0130687	ENSG00000251249
AC009159.4	4.38384	2.45802	0.000162893	0.0285759	ENSG00000279378
AC109322.1	3.4157	2.69445	0.000177563	0.02936	ENSG00000255224
LCE5A	4.85686	2.57687	2.2942e-05	0.0114022	ENSG00000186207
AC092042.1	4.54788	2.48011	9.76194e-05	0.0232412	ENSG00000227245
PSG1	4.03131	2.67238	0.000349628	0.0405822	ENSG00000231924
AL513188.1	2.45894	3.79719	0.000403339	0.0426034	ENSG00000233848
AL132709.7	3.15859	4.25717	8.96474e-05	0.022043	ENSG00000230805
AL137077.1	4.31444	2.37296	0.000372254	0.0418235	ENSG00000235018
SNORD94	4.16394	3.56434	0.000202759	0.0311916	ENSG00000208772
TMPRSS6	3.04798	3.69594	0.00037751	0.0419294	ENSG00000187045
AC078815.1	3.53462	2.84318	0.00010187	0.0238741	ENSG00000288591
SNORD59A	4.31444	2.37296	0.000372254	0.0418235	ENSG00000207031
AL160410.1	4.68071	2.50961	2.73395e-05	0.0117162	ENSG00000286309
AGGF1P1	3.39903	2.51762	0.00028115	0.035737	ENSG00000214273
PGBD4P8	5.07742	2.65861	1.16733e-05	0.00991634	ENSG00000229332
AC078820.2	3.79919	2.63	0.000146128	0.0273971	ENSG00000286259
TUSC7	3.19597	3.4047	0.000122534	0.0251765	ENSG00000243197
AC092428.1	4.72165	2.48358	3.88678e-05	0.0132495	ENSG00000287665
AC087241.2	3.21079	3.22396	0.000287235	0.0363564	ENSG00000257023
FHL5	2.74845	4.09375	0.000456093	0.0456063	ENSG00000112214
LINC01147	4.09015	2.41392	0.000229603	0.0323616	ENSG00000258826
AL512378.1	-4.96213	3.22615	3.23214e-05	0.0123956	ENSG00000218713
AC004900.1	-3.89778	3.6835	1.92518e-05	0.0113826	ENSG00000285518
MAPRE1P3	4.74093	2.47577	7.36272e-05	0.0194147	ENSG00000233204
PROB1	2.92897	3.11994	0.000453744	0.0456036	ENSG00000228672
RPL6P25	4.28374	2.40838	0.000271682	0.0351289	ENSG00000213270
NDUFS5P5	4.4654	2.45651	0.000136698	0.0266994	ENSG00000230671
SLC6A20	3.10955	2.97076	0.000126128	0.0257346	ENSG00000163817
OR52E3P	4.83707	2.57159	2.92642e-05	0.0120256	ENSG00000226157
AL929091.1	3.46021	3.93423	1.68673e-05	0.0109997	ENSG00000287338
SPRR2G	4.62444	2.53351	6.35786e-05	0.0179134	ENSG00000159516
KLRC4-KLRK1	4.22138	2.65098	1.19004e-05	0.00991634	ENSG00000255819
CEROX1	3.41976	3.72179	0.00022101	0.0323616	ENSG00000260807
LINC01387	3.04584	3.60409	0.000301526	0.0375319	ENSG00000265944
LINC01796	3.61261	2.89472	0.000256037	0.0335923	ENSG00000277527
AL442663.2	4.38703	2.43615	0.000179894	0.02936	ENSG00000258448
THRAP3P1	4.27983	2.41681	0.000228967	0.0323616	ENSG00000227339
AC103996.2	5.42979	2.88391	2.80018e-06	0.00442105	ENSG00000258831
NPS	4.48839	2.46192	9.22047e-05	0.0223061	ENSG00000214285
LINC02127	3.87292	2.74898	0.000280033	0.035737	ENSG00000261637
DUX4L26	4.30771	2.41719	0.000185234	0.0298744	ENSG00000236138
GPR52	4.38942	2.38338	0.000315676	0.0384945	ENSG00000203737
AL451046.1	4.07846	2.52159	0.000229012	0.0323616	ENSG00000219302
LINC02040	3.74822	2.68335	0.000129117	0.025995	ENSG00000243149
AC009955.1	4.38364	2.39123	0.000256439	0.0335923	ENSG00000228973
PLAC4	3.74068	2.5322	0.000142662	0.027086	ENSG00000280109
AIDA	2.53338	4.3808	0.00014136	0.0270097	ENSG00000186063
AL035250.1	4.37755	2.4326	0.000191537	0.0304242	ENSG00000225129
AC027541.1	4.44763	2.51163	6.04925e-05	0.0174486	ENSG00000253432
RN7SL163P	4.93823	2.5332	2.62317e-05	0.0117162	ENSG00000266195
CLCA1	-3.0677	3.388	0.00037186	0.0418235	ENSG00000016490
WHSC1L2P	-5.1846	3.21714	2.20078e-05	0.0113826	ENSG00000267253
AC097375.1	-3.74506	3.52107	9.08731e-05	0.0221627	ENSG00000248991
AC133040.1	4.68373	2.57964	2.08658e-05	0.0113826	ENSG00000287567
AC009716.2	4.74093	2.47577	7.36272e-05	0.0194147	ENSG00000280205
AC011530.1	3.89568	2.66258	2.41784e-05	0.0116985	ENSG00000268434
LINC01191	4.20686	3.23076	1.48145e-05	0.0104238	ENSG00000234199
AC013402.2	4.98928	2.59896	1.38804e-05	0.0104238	ENSG00000231626
AL592078.1	4.85328	2.57964	2.19879e-05	0.0113826	ENSG00000233875
LINC02831	-4.86065	3.06846	4.69563e-05	0.0153108	ENSG00000224173
AC010285.1	4.28374	2.40838	0.000271682	0.0351289	ENSG00000249412
LINC01055	-4.79706	3.23977	3.06537e-05	0.0123956	ENSG00000235366
SLC25A6P6	4.90654	2.61547	1.98227e-05	0.0113826	ENSG00000218870
GBP1	3.42196	2.93019	0.000233938	0.0323616	ENSG00000117228
PLIN1	-3.59376	3.68948	0.000109511	0.0243362	ENSG00000166819
AC092620.2	4.16654	2.4349	0.00019651	0.0305436	ENSG00000260059
AL139142.1	-3.13763	4.01628	9.9454e-06	0.00904067	ENSG00000238272
AC008966.2	4.48403	2.51841	5.79229e-05	0.017035	ENSG00000272123
RPS2P25	4.69978	2.52643	5.20914e-05	0.0162267	ENSG00000241965
LINC02379	5.02102	2.63726	1.49716e-05	0.0104238	ENSG00000251649
AL118508.1	4.71284	2.66322	5.92016e-05	0.017242	ENSG00000230387
AC007649.1	4.26348	2.45859	0.000120188	0.0251765	ENSG00000286678
DHX9	2.4652	6.34899	1.56367e-05	0.0104238	ENSG00000135829

### Sheet: unique.pdd.ctrl_late.pdd.ctrl
gname	logFC	logCPM	PValue	FDR	ensemblID
AL118506.1	-3.75248	2.94	0.000135429	0.0266994	ENSG00000268858
LINC02706	-5.08501	2.85896	0.000448021	0.0455584	ENSG00000255344
AC093525.4	-4.02242	2.75833	0.000165423	0.0288509	ENSG00000261140
AL133383.1	-4.40404	2.75772	0.000540572	0.0489642	ENSG00000261729
AL355490.1	3.11155	3.85385	6.45245e-05	0.0179223	ENSG00000225850
AC117503.5	-3.48005	3.56755	0.000290472	0.0365456	ENSG00000286092
