## Supplementary material for "Dissecting the molecular landscape of Parkinson’s disease and Parkinson’s disease dementia using highly efficient snRNA-seq (HIF-snRNA-seq)": All-tablrs: excitatory.xlsx

### Sheet: unique.pdd.ctrl_early.pdd.ctrl
gname	logFC	logCPM	PValue	FDR	ensemblID
AL513128.2	4.93582	-1.3146	6.31518e-05	0.00784138	ENSG00000285254
SLC25A10	-2.61707	0.659515	2.31258e-05	0.00420758	ENSG00000183048
AC092810.4	3.33417	-0.648744	0.000205857	0.0151925	ENSG00000287046
AP001628.2	5.02309	-1.22315	1.32494e-05	0.00314032	ENSG00000233754
H2AC10P	4.68326	-1.15784	0.000139018	0.0119631	ENSG00000218690
AC021915.2	3.69284	-0.382978	2.66517e-05	0.00455182	ENSG00000254314
NEK4P3	4.76743	-1.19108	3.10288e-05	0.00497532	ENSG00000270754
LINC00677	4.11898	-0.217467	3.32455e-05	0.00522946	ENSG00000259717
AL445675.1	-4.69732	-0.860248	9.42929e-05	0.00946667	ENSG00000270818
AL137847.3	5.07863	-1.27998	4.37778e-05	0.00629496	ENSG00000273806
AC006063.2	4.15244	-0.950638	0.00025398	0.0173512	ENSG00000284513
AC010082.1	4.48902	-0.256493	3.57854e-06	0.00154871	ENSG00000225000
MTND2P23	3.75845	-1.41437	0.000209967	0.015376	ENSG00000232631
SSU72P2	6.46939	-0.588697	3.19116e-07	0.000422666	ENSG00000284306
AP001107.5	-3.26304	0.753063	1.34506e-06	0.000922425	ENSG00000254510
AL591893.1	-5.92101	-0.791626	3.02618e-05	0.00494396	ENSG00000285818
KNOP1P1	-6.10916	-0.57446	6.92369e-06	0.00218001	ENSG00000256852
AC013553.4	2.69804	-0.0982985	0.000739928	0.031684	ENSG00000278737
AC032019.2	5.12446	-1.25797	1.07947e-05	0.00278142	ENSG00000265935
AC084782.2	3.15664	-0.410707	4.48503e-05	0.00633661	ENSG00000261823
AC068647.2	4.39229	-0.0825306	3.03761e-06	0.0013754	ENSG00000250271
AC005593.1	4.74037	-0.990547	5.33771e-06	0.00183892	ENSG00000279584
AC092793.1	3.26621	0.422221	3.2651e-05	0.00517954	ENSG00000287455
AC011899.3	2.80152	0.0930542	0.000964891	0.0372914	ENSG00000285821
AL590227.1	5.56622	-1.09267	5.28965e-06	0.00183892	ENSG00000275773
AL353680.1	3.43321	-0.360957	0.000179408	0.0139416	ENSG00000238185
GAPDHP75	4.39378	-1.10292	0.00042096	0.0221805	ENSG00000226196
PRRG1	3.77111	-0.819795	0.000170806	0.0134283	ENSG00000130962
KLHL38	3.56001	-0.987244	0.000115065	0.0107982	ENSG00000175946
AC011558.1	2.81965	0.53041	0.000456351	0.0233353	ENSG00000279753
IGHV3-29	6.22904	-0.600693	1.08436e-06	0.000798663	ENSG00000270474
TLR9	3.72377	-0.686161	2.06532e-05	0.00396826	ENSG00000239732
AC137549.1	4.55368	-1.27371	6.09176e-05	0.007632	ENSG00000251014
LNCPRESS1	-6.43988	-0.484277	1.82975e-05	0.00374142	ENSG00000232301
AL359183.1	4.03269	-0.798256	0.00018627	0.0142382	ENSG00000279406
AL512624.2	4.45156	-0.347279	4.09493e-05	0.00594579	ENSG00000276888
AC006122.1	-4.47663	0.0498306	4.0326e-06	0.0016208	ENSG00000213970
TLX2	-2.2272	-0.445707	0.000721857	0.0310795	ENSG00000115297
DOCK8-AS1	4.97041	-0.241313	2.03962e-06	0.00117741	ENSG00000183784
OR8G2P	4.96262	-1.19773	3.68077e-05	0.00559979	ENSG00000181214
AC099670.3	2.92496	-0.235707	2.35503e-05	0.00425012	ENSG00000285525
RNA5SP471	5.16005	-1.25329	3.06084e-05	0.00494396	ENSG00000252780
AC004707.1	4.69251	-1.12875	2.8186e-05	0.00470569	ENSG00000253102
AC020951.1	5.18837	-0.0193781	9.63459e-07	0.000765641	ENSG00000278897
TPBGL	-3.4732	0.66056	8.77536e-08	0.000192557	ENSG00000261594
AC009053.3	1.37629	3.83301	0.000157392	0.0129207	ENSG00000261170
RNU6-946P	3.66917	-1.26009	0.00100865	0.0379742	ENSG00000206605
SNORA26	4.73996	-1.24122	1.92978e-05	0.00381731	ENSG00000212588
AL158063.1	4.99714	-0.197634	1.05115e-07	0.000203722	ENSG00000276957
AC091175.1	4.48823	-1.29795	0.00013685	0.0118375	ENSG00000253283
TMCC1P1	4.5054	-1.18509	4.85257e-05	0.00657472	ENSG00000253318
RNU6-1287P	5.01005	-0.898992	1.70962e-05	0.00357783	ENSG00000199784
MIR4662A	4.4451	-1.35549	8.64841e-05	0.00909423	ENSG00000283609
HSPB1	1.42313	5.17735	6.88219e-05	0.00828145	ENSG00000106211
CHCHD4P5	3.85185	-1.12382	0.000155645	0.0128482	ENSG00000225222
MESTP1	3.43488	-0.593706	0.00121658	0.0420717	ENSG00000220884
LINC01665	3.79324	-1.3317	0.000998241	0.0379672	ENSG00000235343
RPL6P29	5.15454	-1.25411	3.33176e-05	0.00522946	ENSG00000236243
RNU6-175P	4.65184	-0.887366	1.54608e-05	0.00338821	ENSG00000252705
AC078857.1	4.22988	-1.32755	0.000266643	0.01772	ENSG00000243813
AC074212.1	3.71585	-0.122304	1.93996e-06	0.0011527	ENSG00000259605
AC100805.1	2.81643	0.807624	0.00064858	0.0290272	ENSG00000286878
AC089998.2	4.3123	-1.44981	0.000212096	0.0154336	ENSG00000257837
AC004832.3	4.32089	-0.825547	3.76096e-05	0.00564473	ENSG00000249590
ACTA2-AS1	3.86862	-1.34964	0.000962889	0.0372908	ENSG00000180139
C1QTNF3	4.49561	-1.28541	4.83451e-05	0.00657022	ENSG00000082196
MIR9-1	3.30248	0.45547	0.00158918	0.0498516	ENSG00000207933
TMPRSS11E	1.76069	3.42449	1.89995e-06	0.00114449	ENSG00000087128
PSMB11	4.83727	-1.06471	8.43485e-05	0.00903265	ENSG00000222028
MTATP6P2	2.36517	-0.391664	0.000384484	0.0212548	ENSG00000270307
MLLT10P1	4.46769	-1.26085	4.49022e-05	0.00633661	ENSG00000238151
RNF103	3.42857	0.127887	0.0007657	0.0321392	ENSG00000239305
PEX12	-2.7129	0.719015	8.65029e-05	0.00909423	ENSG00000108733
AC007250.1	5.25776	-1.20403	2.42058e-06	0.00124023	ENSG00000273063
AC015871.3	3.72219	-0.744302	0.000216004	0.0156304	ENSG00000278600
MIPEPP2	3.60922	-1.02984	0.000151548	0.0126269	ENSG00000224783
U73166.1	1.55357	2.96378	0.00151612	0.048402	ENSG00000230454
LINC02672	-2.05917	1.95556	0.000158314	0.0129566	ENSG00000227121
AL591122.1	4.33949	-1.34244	0.000164218	0.0131658	ENSG00000279625
SLC39A3	3.40462	0.395529	0.00120651	0.0418857	ENSG00000141873
AL929091.1	1.99281	3.17324	1.53503e-05	0.00338741	ENSG00000287338
AL451074.5	4.89811	-0.921659	1.37754e-05	0.00321581	ENSG00000230659
AFDN-DT	-3.57623	0.702206	6.37569e-07	0.000605629	ENSG00000198221
IGLV3-22	4.66082	-1.16769	0.000167652	0.013274	ENSG00000211661
MYO1A	-2.41619	1.65784	0.00137049	0.045219	ENSG00000166866
RANP4	3.51561	-0.839027	3.64293e-06	0.00156142	ENSG00000225125
AC005336.1	-4.7032	-0.151939	1.21274e-05	0.00297028	ENSG00000267056
SNHG3	3.71981	0.389292	0.000338039	0.0197748	ENSG00000242125
AC022196.1	2.84948	0.325103	0.000161481	0.0131073	ENSG00000259390
MIR4530	4.82982	-1.31643	7.95781e-05	0.00878038	ENSG00000266559
YBX1P3	4.97547	-1.13285	6.63377e-06	0.00212739	ENSG00000240002
PTMAP11	3.98486	-0.797341	2.33385e-05	0.00422902	ENSG00000269907
AL357140.3	4.34362	0.294059	1.58603e-06	0.00102678	ENSG00000280113
OR51Q1	4.74491	-0.912649	1.45091e-05	0.00326646	ENSG00000167360
E2F3P1	5.16005	-1.25329	3.06084e-05	0.00494396	ENSG00000267046
RNU6ATAC10P	4.49561	-1.28541	4.83451e-05	0.00657022	ENSG00000221562
HNRNPCP10	4.07852	-1.28771	0.00038034	0.0211163	ENSG00000215054
AL359385.1	-4.13066	-0.435409	1.90062e-05	0.0037945	ENSG00000231398
AC026887.1	3.11084	-0.689072	0.000931508	0.036328	ENSG00000280086
AC074051.2	4.40317	-1.19503	3.40938e-05	0.00530173	ENSG00000260817
RPL7P53	-6.53555	-0.613062	5.35783e-05	0.00708696	ENSG00000237475
CASC8	-1.9062	5.10916	5.43973e-07	0.000563911	ENSG00000246228
STIP1P3	-5.18782	-0.726739	9.33024e-05	0.00945554	ENSG00000225536
PPIAP32	4.48415	-1.35118	9.81928e-05	0.00972677	ENSG00000233319
AC015660.3	2.45517	-0.105646	0.00041934	0.0221613	ENSG00000274294
DCSTAMP	-2.98191	0.858677	2.37981e-05	0.00427751	ENSG00000164935
AL445524.1	3.57068	-0.911485	0.000592664	0.0276054	ENSG00000233461
AC135782.3	3.79262	-0.329835	3.36885e-05	0.00526912	ENSG00000261546
AC138420.1	-5.99318	0.0984775	2.22406e-06	0.00122376	ENSG00000287522
RPL7P7	3.47758	-1.25078	0.00109331	0.0396387	ENSG00000224315
MIR4449	4.67752	-0.765899	4.04931e-05	0.0059181	ENSG00000264585
CYCSP20	4.21319	-1.22021	6.7465e-05	0.00817206	ENSG00000240416
TAB3P1	3.14941	-0.808013	5.92615e-05	0.00760467	ENSG00000235462
AC002064.2	-4.05516	0.560213	7.53409e-07	0.000671679	ENSG00000234459
H4C11	2.95972	-0.356392	0.000140175	0.0119702	ENSG00000197238
CHURC1	3.18749	-0.310985	0.00107154	0.0393514	ENSG00000258289
AL845331.1	-2.32833	1.94264	2.09085e-06	0.00117977	ENSG00000259916
AC008567.3	3.118	0.0266156	9.05134e-05	0.00934323	ENSG00000287960
AL050320.1	5.51536	-0.761273	3.07303e-06	0.0013754	ENSG00000225956
AL121949.2	4.57715	-1.23372	0.000183131	0.0141233	ENSG00000218274
RN7SL523P	5.46235	-1.07616	6.04888e-06	0.0019973	ENSG00000243976
AC087465.1	3.98034	-0.152928	0.000191489	0.0144675	ENSG00000259722
AL118506.1	-2.03611	0.954622	0.000959738	0.0372191	ENSG00000268858
AC131009.2	1.42823	4.5031	8.15665e-05	0.00882851	ENSG00000256955
Z83847.1	2.94453	-0.306389	0.00123925	0.0425583	ENSG00000261202
AC090954.1	5.1357	-0.724153	9.96212e-07	0.000765641	ENSG00000228874
AC004080.17	4.36201	-1.17369	3.01325e-05	0.00494396	ENSG00000286323
AL132989.1	4.69423	0.404631	1.80315e-05	0.00372117	ENSG00000258682
VPS26BP1	4.41573	-1.30988	5.99857e-05	0.007632	ENSG00000224895
RPL12P15	4.09499	-0.670174	2.73885e-05	0.00464209	ENSG00000230993
AC007952.4	3.00169	0.234411	0.000350132	0.0201127	ENSG00000262202
OR10W1	3.93857	-1.24875	0.000852912	0.0344614	ENSG00000172772
RNY4P7	5.05583	-1.24336	3.93814e-05	0.00587112	ENSG00000201470
TMCO1-AS1	2.13504	1.08672	0.000714403	0.0309782	ENSG00000224358
OR11Q1P	4.54859	-1.0698	3.89091e-05	0.00582018	ENSG00000237650
Z93929.2	4.25282	-1.13916	5.53303e-05	0.00721881	ENSG00000276467
RNU6-548P	4.98437	-1.26749	4.75304e-05	0.00653925	ENSG00000252892
BLK	2.81194	0.538609	9.94414e-05	0.00973693	ENSG00000136573
AC010331.1	-1.92197	0.857059	0.000965177	0.0372914	ENSG00000277383
AL160314.1	3.31865	-1.10737	0.000260905	0.0175908	ENSG00000242061
AC131935.1	4.33775	-1.34586	0.000211961	0.0154336	ENSG00000255309
AL035696.2	-3.19482	0.866494	0.000209519	0.015376	ENSG00000218577
AL590666.5	5.57203	-0.415463	2.82824e-07	0.000402635	ENSG00000287624
AL512326.5	4.98698	-1.30763	5.83842e-05	0.00756551	ENSG00000234041
AC091182.2	4.03745	-0.900852	6.46634e-05	0.00791878	ENSG00000253746
TRGVB	4.86211	-1.1761	3.41693e-06	0.00150805	ENSG00000231202
SNORA10B	4.16791	-1.07464	5.82336e-05	0.00756551	ENSG00000207187
AC007608.4	4.80494	-0.802872	5.33017e-05	0.00707315	ENSG00000278909
PCDHGA12	3.83286	-0.766732	0.000392588	0.0214985	ENSG00000253159
AC019254.1	2.86074	-0.0883515	0.000327428	0.019508	ENSG00000259182
RNU6-412P	4.36432	-1.3367	0.000161541	0.0131073	ENSG00000252243
AC011379.2	-1.64779	3.17627	0.00021224	0.0154336	ENSG00000254363

### Sheet: unique.pdd.ctrl_late.pdd.ctrl
gname	logFC	logCPM	PValue	FDR	ensemblID
AL049776.1	-5.35402	-0.341435	0.000527357	0.0257475	ENSG00000279434
IGF2BP2	-1.7673	5.75827	4.09342e-08	0.000121646	ENSG00000073792
RN7SL130P	-6.08288	-0.56262	0.000126983	0.0114469	ENSG00000244256
RPL5P23	-4.01139	-0.349139	0.000302341	0.0188492	ENSG00000240395
AC020899.1	-5.3402	-0.138085	9.46134e-06	0.00261956	ENSG00000242858
AC020930.1	-2.2815	0.0676871	0.000968517	0.0373466	ENSG00000287783
AC010745.2	-1.38974	3.29376	0.000582926	0.0273229	ENSG00000228876
SLFN12	-1.98961	1.75201	0.000135129	0.011834	ENSG00000172123
