## Supplementary material for "Dissecting the molecular landscape of Parkinson’s disease and Parkinson’s disease dementia using highly efficient snRNA-seq (HIF-snRNA-seq)": All-tablrs: inhibitory.xlsx

### Sheet: unique.pdd.ctrl_early.pdd.ctrl
gname	logFC	logCPM	PValue	FDR	ensemblID
AC092810.4	3.72377	0.204209	0.000381635	0.0244697	ENSG00000287046
LINC01749	-2.52339	2.54637	4.47776e-06	0.00141353	ENSG00000272259
CEP19P1	5.57163	0.410195	5.1749e-06	0.00147715	ENSG00000231032
TTTY13	3.54087	1.36689	0.000154604	0.0144632	ENSG00000184991
DPY19L2P5	4.7088	0.111247	0.00015605	0.014518	ENSG00000225100
FP325330.1	3.97619	1.35201	6.07979e-06	0.00162698	ENSG00000235154
AP002856.2	-2.18868	2.99156	7.20116e-05	0.00910984	ENSG00000231698
AC009110.1	4.14754	0.0849302	0.00045026	0.0266116	ENSG00000231589
AC007494.1	4.03812	0.202509	0.000641244	0.0325994	ENSG00000260012
AL078599.1	4.37221	0.142467	0.000258534	0.0194963	ENSG00000219702
AC125611.3	-3.76236	1.81508	1.63075e-06	0.000775813	ENSG00000258232
GDPGP1	3.39198	0.504419	0.000781431	0.0365886	ENSG00000183208
AC015871.5	6.80929	1.14526	3.21563e-08	9.53186e-05	ENSG00000279719
VSIG10L	-2.30146	2.01054	5.37464e-05	0.00759	ENSG00000186806
AL353803.3	4.35949	0.255252	0.000178097	0.0157047	ENSG00000236146
OR4D11	4.60744	0.133338	0.00010888	0.0113445	ENSG00000176200
AC140118.2	-4.56774	1.51299	6.75596e-06	0.00175037	ENSG00000287792
IGFBP6	-2.32452	1.96947	4.43076e-05	0.00666951	ENSG00000167779
EN1	4.61999	0.224274	9.74237e-05	0.0105753	ENSG00000163064
OR4G1P	3.68284	0.108151	0.000232225	0.0182256	ENSG00000267310
AL356289.2	3.72028	0.237229	0.000352678	0.0235129	ENSG00000279096
AC092042.1	4.13391	0.0738126	0.000550565	0.0300937	ENSG00000227245
SDC1	-3.19362	1.78392	1.13654e-06	0.000634732	ENSG00000115884
LINC02169	-3.04809	1.21422	0.000944892	0.0405021	ENSG00000259517
GYG1P1	3.04404	1.09243	0.000504513	0.0285353	ENSG00000251633
AC012081.2	-5.03603	0.813325	4.73665e-05	0.00697945	ENSG00000286453
RNU6-667P	5.91588	0.664192	5.19343e-07	0.000394582	ENSG00000252995
SNORD94	3.77258	1.50522	0.000520041	0.0289592	ENSG00000208772
ALG13-AS1	-3.65167	1.89631	2.28881e-06	0.000951107	ENSG00000229487
ZFP91	4.58481	0.235885	8.40494e-05	0.00986889	ENSG00000186660
AC103858.3	4.25662	0.99379	1.98124e-06	0.00086758	ENSG00000286488
MRPL52	2.30096	4.17816	0.000113191	0.0115202	ENSG00000172590
SNORD17	3.99809	1.58547	0.0001689	0.0153504	ENSG00000212232
AL078644.1	5.00138	0.319569	1.14899e-05	0.00251571	ENSG00000273004
AL356473.1	5.45272	0.624713	4.31386e-06	0.00139693	ENSG00000219736
AC106820.5	-2.3022	2.49712	0.000624105	0.032188	ENSG00000260874
AP001207.1	4.42559	0.159175	0.000183137	0.0157879	ENSG00000253153
AL008723.1	4.22053	0.10142	0.000305524	0.0219243	ENSG00000230120
ARL2	6.94363	0.883443	6.78844e-08	0.000140689	ENSG00000213465
RPS6P16	-6.29619	1.15704	1.47597e-05	0.00304152	ENSG00000243250
AL136226.1	4.37233	0.185051	0.000256812	0.0194044	ENSG00000216368
AVPR2	4.13316	1.11755	0.000490307	0.028116	ENSG00000126895
NLRP3P1	-2.78089	1.6716	7.62151e-05	0.00947403	ENSG00000277883
AC074212.1	3.72766	0.480235	0.000182016	0.0157618	ENSG00000259605
MAP3K20-AS1	-1.57755	3.22493	0.000999063	0.0416638	ENSG00000238133
AL078595.2	3.94817	0.308159	0.000229861	0.0180769	ENSG00000270484
AC006017.2	4.12491	0.61681	1.05584e-05	0.00237935	ENSG00000276213
AL122034.1	3.34773	1.22614	0.000334272	0.0228795	ENSG00000232598
IGLV3-4	5.52789	0.349839	8.60964e-06	0.00203541	ENSG00000226420
GIMAP6	3.31338	1.47081	0.000107449	0.0112515	ENSG00000133561
AC053513.2	4.9581	0.471039	5.51581e-05	0.00761835	ENSG00000256973
FLCN	3.89166	2.6917	0.000454307	0.0267278	ENSG00000154803
MIR128-1	5.18333	0.141168	5.39681e-05	0.00759	ENSG00000207654
AC113191.1	3.7783	0.389972	0.000336609	0.0229373	ENSG00000254198
AC104958.1	-3.95745	0.797233	2.64865e-05	0.00452739	ENSG00000248318
AC005523.2	-2.39478	2.54195	0.000303412	0.0218134	ENSG00000269604
FTH1P9	4.73519	0.0945124	0.000172172	0.0154845	ENSG00000251395
MRPS21P6	4.63496	0.0829379	0.000221384	0.0176509	ENSG00000214298
LRRC14B	5.00298	0.430903	1.55305e-05	0.00316651	ENSG00000185028
TLR12P	5.14572	0.356037	6.81341e-06	0.00175037	ENSG00000234512
AC010768.2	5.25776	0.296756	1.49182e-05	0.00305784	ENSG00000255092
AC008072.1	4.12321	0.216946	0.00054179	0.0298255	ENSG00000228681
LINC00339	5.03047	0.223304	1.67599e-05	0.0033291	ENSG00000218510
AC016355.1	3.48437	0.526217	0.000677836	0.0333764	ENSG00000270964
FAM25E	4.4943	1.59132	1.44359e-06	0.00069536	ENSG00000231122
CD1C	4.34964	0.608483	0.000266326	0.0200056	ENSG00000158481
RNU6-320P	4.13391	0.0738126	0.000550565	0.0300937	ENSG00000252320
AL590326.1	3.0214	1.79879	5.7951e-05	0.00775397	ENSG00000279140
SEPHS2P1	6.29639	1.08952	1.89105e-07	0.000244654	ENSG00000250247
PRR9	4.58119	0.211396	0.000112638	0.0115133	ENSG00000203783
ETV5-AS1	5.08973	0.63347	1.43177e-05	0.00299855	ENSG00000234197
CUBNP1	-3.58294	1.12819	7.81688e-05	0.00957642	ENSG00000231009
SOWAHD	3.33891	0.299929	0.000915039	0.0399881	ENSG00000187808
AL627309.6	2.86671	0.95259	0.000701834	0.0341911	ENSG00000268903
IL21	-3.95611	1.21511	7.77637e-06	0.00190947	ENSG00000138684
AC106881.1	-3.76411	2.0498	5.32457e-07	0.000394582	ENSG00000271474
AC104389.6	3.33056	0.806883	0.000398746	0.0250255	ENSG00000284931
CASC8	-1.80461	4.9404	0.000190093	0.0162062	ENSG00000246228
LINC02554	-5.0066	1.23041	7.36699e-06	0.00184894	ENSG00000226741
AC009053.2	4.42642	0.760178	8.07418e-06	0.00194982	ENSG00000261079
AC092718.5	2.92568	0.192606	0.00139756	0.0495445	ENSG00000261141
AC122719.1	3.39738	0.960378	0.000216515	0.0176021	ENSG00000248949
AL135924.2	3.62224	0.507297	8.90973e-05	0.0100167	ENSG00000235523
ZNF402P	4.16266	0.20409	0.000238746	0.0185145	ENSG00000220248
AC131254.1	-2.73952	1.28771	7.43702e-06	0.00184894	ENSG00000248964
AC132812.1	4.2369	1.83793	2.43949e-07	0.00025407	ENSG00000265298
GPX8	3.33323	0.605538	0.000255081	0.0193115	ENSG00000164294
ZSWIM5P1	5.37008	0.305258	1.01342e-05	0.00229718	ENSG00000235430
AL355388.1	-3.84968	1.18164	1.59295e-05	0.00318054	ENSG00000273002
AP005264.7	3.83313	1.75103	7.68479e-05	0.00951253	ENSG00000280302
SLC25A18P1	4.86094	0.127421	0.000112391	0.0115133	ENSG00000234309
TMEM198	1.88945	4.0992	0.00130613	0.0479675	ENSG00000188760
AC008429.2	4.54533	0.280973	7.56347e-05	0.0094323	ENSG00000253785
NRBF2P1	5.06451	0.303092	1.32601e-05	0.00282309	ENSG00000267797
ASCL2	3.54641	0.550017	7.88565e-05	0.00957642	ENSG00000183734
RMDN2-AS1	-1.51315	3.15539	0.0013993	0.0495607	ENSG00000235848
RN7SKP224	5.17716	0.231956	2.52978e-05	0.00447179	ENSG00000201010
BSCL2	5.1728	0.0875535	8.42681e-05	0.00986889	ENSG00000168000
AC009141.1	3.62634	0.36063	0.000149013	0.0141783	ENSG00000286894
AL163540.1	2.24601	4.16285	1.7334e-06	0.000797147	ENSG00000204790
AL096803.1	5.59269	0.547785	4.64991e-07	0.0003733	ENSG00000228238
AC108105.1	-5.21765	1.27125	8.63206e-05	0.00998908	ENSG00000287597
AP000696.3	3.90471	0.0768205	0.000480166	0.0277441	ENSG00000286852
AC126474.2	5.0657	1.07391	5.63314e-06	0.00153264	ENSG00000280088
RAB1AP2	4.66453	0.240131	8.36463e-05	0.00985722	ENSG00000217272
AL022332.1	3.94091	0.384373	0.000171971	0.0154845	ENSG00000233577
Z93929.2	4.14315	0.0769115	0.000543671	0.0298331	ENSG00000276467
AC015574.1	-2.0208	4.30278	1.44754e-05	0.00301519	ENSG00000275016
CDC37L1-DT	-3.25124	1.26834	8.23656e-05	0.00976603	ENSG00000273061
ZNF655	3.64138	0.875127	0.000437057	0.0261521	ENSG00000197343
GJB4	3.71669	0.279925	0.000709887	0.0343095	ENSG00000189433
OXGR1	-4.54352	1.54532	1.4025e-06	0.00068412	ENSG00000165621
RNU7-126P	4.25847	0.10851	0.000372122	0.0240599	ENSG00000238632
LINC01679	4.97724	0.755566	4.54853e-06	0.00141353	ENSG00000237989
AL157369.1	3.29618	1.43857	1.58055e-05	0.00318054	ENSG00000287456
AL355482.2	3.87742	0.263063	8.77536e-05	0.0100052	ENSG00000225982
PRDM13	3.51141	0.370734	0.000198446	0.0167333	ENSG00000112238
RPL36AP40	4.47689	0.175706	0.000155694	0.014518	ENSG00000240298
LINC01903	3.05155	1.07369	0.000429665	0.0260742	ENSG00000265555
BNIP3P8	4.70764	0.255825	7.21033e-05	0.00910984	ENSG00000269431
AC008549.2	5.46199	0.483916	1.65295e-06	0.000776784	ENSG00000249021
RBMY1A3P	2.36012	1.33157	0.000852608	0.0383927	ENSG00000197038

### Sheet: unique.pdd.ctrl_late.pdd.ctrl
gname	logFC	logCPM	PValue	FDR	ensemblID
TEKT5	-1.83316	4.32265	7.30189e-05	0.00916541	ENSG00000153060
LINC01432	-4.62247	0.777492	8.29728e-05	0.00980785	ENSG00000234435
PTGER2	-3.53484	1.21153	0.000127134	0.0125618	ENSG00000125384
AC112907.2	-2.5514	1.1252	0.00013974	0.0134622	ENSG00000231982
ZMIZ1-AS1	-1.38692	5.49624	5.24364e-05	0.00751165	ENSG00000224596
NDUFAF2P2	-5.6969	0.480166	0.000308203	0.0219937	ENSG00000255358
AC011726.1	-5.63414	0.401367	0.000627589	0.0322502	ENSG00000253430
CNKSR3	-4.95467	0.840135	0.000382408	0.0244786	ENSG00000153721
AMBP	-3.04764	1.65429	3.0074e-05	0.00501689	ENSG00000106927
RNY3	-4.7884	0.620638	0.000682841	0.0334644	ENSG00000202354
AC010625.1	-4.82727	0.593653	0.000138956	0.0134202	ENSG00000248867
AC100839.1	-2.21416	4.75282	7.83209e-08	0.000150905	ENSG00000259756
AC138915.2	-1.97644	1.706	0.000684313	0.0334644	ENSG00000260866
BAGE2	-2.13649	2.49492	2.5693e-05	0.00450037	ENSG00000187172
AC079305.1	-3.16042	1.04196	0.000933092	0.0404462	ENSG00000222043
WDR24	-2.23853	3.22649	2.08248e-05	0.00393374	ENSG00000127580
AC083880.1	-3.14443	0.891612	0.0010655	0.043084	ENSG00000273391
RN7SL49P	-5.84635	0.549663	0.000199719	0.0168038	ENSG00000265802
AL078612.2	-3.5905	0.931838	0.000473851	0.0275828	ENSG00000255375
AL021707.7	-5.78409	0.468019	0.000421632	0.0258308	ENSG00000273076
