## Supplementary material for "Dissecting the molecular landscape of Parkinson’s disease and Parkinson’s disease dementia using highly efficient snRNA-seq (HIF-snRNA-seq)": All-tablrs: microglia.xlsx

### Sheet: unique.pdd.ctrl_early.pdd.ctrl
gname	logFC	logCPM	PValue	FDR	ensemblID
AC092295.1	-3.17941	2.37548	4.7033e-06	0.00240166	ENSG00000228629
CEACAMP2	4.21056	1.11307	0.00035091	0.0316485	ENSG00000230558
AL583859.2	3.94451	1.08745	0.000554264	0.042579	ENSG00000279575
DBI	2.45717	3.25299	0.000708612	0.0480569	ENSG00000155368
LINC02702	3.33873	2.21365	7.80215e-05	0.0134116	ENSG00000237937
ADAM30	5.34664	1.34783	1.08884e-05	0.00424808	ENSG00000134249
AC020978.9	5.24179	1.24881	2.29237e-05	0.00652441	ENSG00000279649
AC010245.2	3.77775	1.57768	2.57392e-06	0.00159597	ENSG00000272040
OR4A49P	4.21056	1.11307	0.00035091	0.0316485	ENSG00000254472
AL021368.3	-3.19291	3.0844	8.95452e-05	0.0142627	ENSG00000272541
AL136116.3	3.41632	1.19992	0.00023384	0.0252162	ENSG00000217648
NEAT1	1.61515	9.02168	2.72591e-06	0.00166056	ENSG00000245532
AC007494.1	4.76551	1.28819	4.26078e-05	0.00930484	ENSG00000260012
AC215522.2	4.04011	1.19367	9.12711e-05	0.0144055	ENSG00000282572
RPL26P3	4.57433	1.2465	0.000172103	0.0212666	ENSG00000240179
KLHL38	4.08071	1.11074	0.000329062	0.0308811	ENSG00000175946
AL121781.1	-2.84074	3.81549	2.54911e-06	0.00159597	ENSG00000238282
NAALADL2-AS2	3.12253	2.34034	1.07258e-05	0.00423218	ENSG00000226779
RNU7-10P	4.95047	1.6999	4.06169e-06	0.00213688	ENSG00000271841
PEG3	-5.9792	2.46073	2.12738e-05	0.00635111	ENSG00000198300
AC008695.1	2.6026	1.84204	0.000486688	0.0391625	ENSG00000273217
AL450338.1	4.66741	1.18884	8.1385e-05	0.0136518	ENSG00000218766
PKP1	-3.23962	2.31821	1.74191e-05	0.00588134	ENSG00000081277
RBM46	2.811	2.77554	9.70384e-05	0.0151508	ENSG00000151962
AC091393.2	6.25001	1.9514	5.35946e-08	0.000143151	ENSG00000286350
AC098583.2	3.71728	1.28885	0.000456626	0.0374851	ENSG00000251516
RN7SL825P	4.84397	1.20529	2.52656e-05	0.00690786	ENSG00000239731
AC010636.1	4.0341	1.06983	0.00046388	0.0378769	ENSG00000268560
AL354718.3	1.69464	6.08049	1.10939e-05	0.00428014	ENSG00000276832
DHRSX	2.63451	1.93599	0.000566609	0.0426807	ENSG00000169084
AC116563.1	3.31844	1.33962	0.000623718	0.0449513	ENSG00000250126
AC026367.3	3.41114	2.00877	7.54285e-05	0.0132323	ENSG00000275759
AL590027.1	3.94155	1.13493	0.000169275	0.0210211	ENSG00000286820
AP000553.1	2.71929	3.02989	0.000188289	0.0220133	ENSG00000207751
Z93015.1	4.19041	1.0933	0.000293228	0.0290889	ENSG00000225238
AC073346.1	-3.11985	2.57707	3.99337e-05	0.00891525	ENSG00000225457
AC116456.1	4.9259	1.43986	6.15136e-06	0.00292594	ENSG00000254921
C3orf56	4.3586	1.56096	0.000115764	0.0168488	ENSG00000214324
AL391840.2	3.3426	1.75517	0.000264832	0.0272871	ENSG00000261970
OR4N3P	4.0682	1.07625	0.000506518	0.0399723	ENSG00000259435
LINC01565	3.86496	1.43919	0.000173236	0.0213307	ENSG00000198685
AC084024.4	2.61832	2.2903	0.000648229	0.0455637	ENSG00000285632
NDUFB10P2	5.34486	1.283	1.55147e-05	0.00549712	ENSG00000261624
THAP12P1	4.68161	1.29844	4.64604e-05	0.0100202	ENSG00000230665
Z73429.1	4.00673	1.35147	3.88519e-05	0.00890809	ENSG00000273082
MLLT10P1	4.31187	1.04538	0.000509619	0.0401258	ENSG00000238151
AC097372.1	3.75182	1.55959	0.000135784	0.0180644	ENSG00000251010
AC010735.2	2.45905	2.70351	0.000393118	0.0341256	ENSG00000272622
LINC00339	4.37314	1.11544	0.000132639	0.0178113	ENSG00000218510
TGM1	3.99728	1.19907	0.000144242	0.0188291	ENSG00000092295
AC097532.2	4.14888	1.10614	0.000152259	0.0193659	ENSG00000272769
LINC00523	3.67076	1.6414	7.65708e-05	0.0133046	ENSG00000196273
AC069431.1	3.89452	1.82315	8.45808e-06	0.00358158	ENSG00000240063
PSMD8P1	5.76717	1.59777	1.38931e-06	0.00116445	ENSG00000228264
AL136322.1	3.40459	1.90336	0.000139454	0.0184819	ENSG00000230260
AL442663.2	3.89498	1.38099	0.000127722	0.0176812	ENSG00000258448
AC080078.1	4.27723	1.15995	0.000205222	0.0232873	ENSG00000270302
OR2M2	3.91922	1.20039	0.000311507	0.0298319	ENSG00000198601
LINC02013	5.37601	1.6944	3.15925e-07	0.000577361	ENSG00000228730
FTH1P4	4.57542	1.30182	5.99689e-05	0.0115215	ENSG00000242992
CSNK2B	4.57508	1.27345	7.27933e-05	0.0128959	ENSG00000204435
AC046168.2	-1.97695	3.30176	0.000456648	0.0374851	ENSG00000259420
SNORD115-42	5.12687	2.06355	3.0869e-06	0.00175715	ENSG00000201143
MTND6P18	4.72649	1.32907	3.30181e-05	0.00813111	ENSG00000227714
AC008638.3	4.14124	1.09476	0.000420223	0.0355888	ENSG00000270669
AC233724.5	4.03516	1.13859	0.000195463	0.0224807	ENSG00000248542
GALNTL5	1.56606	4.83515	0.000617993	0.0447571	ENSG00000106648
AC105020.3	4.84045	1.19577	4.71563e-05	0.0101075	ENSG00000260235
MIR758	5.44126	1.31689	9.92315e-06	0.00400653	ENSG00000211582
PDCD2	2.21749	2.91633	0.000390137	0.0341227	ENSG00000071994
AC025161.1	4.31232	1.23083	6.85752e-05	0.0125323	ENSG00000257199
AP005137.2	4.57936	1.31087	2.15598e-05	0.00635111	ENSG00000272703
AC107294.1	3.82331	1.56469	0.00011291	0.0166833	ENSG00000272922
AC099343.3	3.72657	1.41343	0.000116456	0.0168488	ENSG00000271646
AC044839.3	-3.73477	2.03357	5.96036e-05	0.0115215	ENSG00000255447
BTN3A1	2.3229	2.45517	0.000764552	0.0498897	ENSG00000026950
AL355981.1	4.74457	2.05519	5.29289e-07	0.000690225	ENSG00000284846
AP005264.7	3.81012	1.40904	0.000258897	0.0267953	ENSG00000280302
AC107398.5	4.03451	1.21046	0.000127963	0.0176812	ENSG00000286294
TSPO2	4.46347	1.07799	0.000307923	0.0297	ENSG00000112212
RPSAP11	4.05557	1.35725	0.000203922	0.0232873	ENSG00000237433
SEPTIN12	4.29772	1.28709	6.4391e-05	0.0120857	ENSG00000140623
AL132711.1	4.04461	1.40451	0.000122622	0.0174501	ENSG00000258717
AC133040.1	4.04309	1.27647	8.22671e-05	0.0137335	ENSG00000287567
NRBF2P1	5.95836	1.61199	8.78264e-07	0.00084711	ENSG00000267797
C11orf72	4.17072	1.20484	5.58716e-05	0.0114119	ENSG00000184224
AC006027.1	3.45756	1.22916	0.000742855	0.0493823	ENSG00000272638
SNORD104	4.40135	1.33526	0.000307031	0.0297	ENSG00000199753
MIR4521	4.88026	1.14446	8.60405e-05	0.0140924	ENSG00000283160
AC124276.1	4.27023	1.43761	3.62962e-05	0.00869181	ENSG00000254991
RNU6-865P	4.21056	1.11307	0.00035091	0.0316485	ENSG00000201642
AL163540.1	2.03187	4.13331	7.08834e-05	0.0127875	ENSG00000204790
AC114492.1	-5.51811	1.59641	0.000293901	0.0290889	ENSG00000228776
FAM230E	4.02685	1.69055	6.73765e-05	0.0123784	ENSG00000182824
AL353135.2	2.39678	2.99015	0.000379343	0.0333467	ENSG00000288009
AC115284.3	5.47844	2.61986	1.10959e-06	0.0010413	ENSG00000285685
AC087591.1	-4.9278	1.99064	6.97696e-05	0.0126838	ENSG00000285969
CAHM	3.27376	2.26311	4.93459e-05	0.0104478	ENSG00000270419
AC234063.1	5.77858	1.63338	1.1802e-06	0.00107842	ENSG00000265031
LINC02873	-2.81411	2.51001	3.79914e-05	0.00885353	ENSG00000175728
AP001977.1	1.57157	5.95284	3.8831e-05	0.00890809	ENSG00000286044
AL590428.1	2.95089	2.11925	0.000366602	0.0326398	ENSG00000231652
GPR142	4.25085	1.13726	0.000131166	0.0177217	ENSG00000257008
RNU1-80P	4.0682	1.07625	0.000506518	0.0399723	ENSG00000238898
AL022322.2	2.31181	3.30264	0.000175786	0.0214168	ENSG00000279080
RNU7-126P	4.14124	1.09476	0.000420223	0.0355888	ENSG00000238632
AC011593.1	-2.71398	2.07145	0.00069361	0.0473962	ENSG00000286290
AC027271.1	4.2674	1.29704	9.66681e-06	0.00394895	ENSG00000272576
AL117344.1	4.60077	1.4168	0.000151309	0.0193158	ENSG00000218631
AC130304.1	4.05934	1.3244	5.99502e-05	0.0115215	ENSG00000280064
BACH1	1.48993	6.19397	5.47961e-05	0.0112585	ENSG00000156273
AL512356.4	5.23482	2.39803	2.52758e-06	0.00159597	ENSG00000286636
FBXO3-DT	5.73941	1.50882	1.7623e-06	0.00134894	ENSG00000254508
LEPROT	3.58591	1.28246	0.000756839	0.0495844	ENSG00000213625
MIR7-2	2.84689	3.04892	0.000416752	0.0354679	ENSG00000207703
AC008391.1	4.86121	1.44759	0.000100254	0.0154032	ENSG00000285997
RPS6P21	4.01296	1.17744	0.000269048	0.0276395	ENSG00000243499

### Sheet: unique.pdd.ctrl_late.pdd.ctrl
gname	logFC	logCPM	PValue	FDR	ensemblID
AC138647.1	-3.58102	2.02396	0.000426655	0.0359581	ENSG00000226490
SNHG20	-5.57151	1.81499	2.15891e-05	0.00635111	ENSG00000234912
AC002563.1	-3.4425	2.00142	0.000318438	0.0302107	ENSG00000255692
LINC02156	-2.57174	2.44929	0.000538964	0.0417552	ENSG00000257906
AC091181.1	-5.87665	1.72365	7.9558e-05	0.0135892	ENSG00000279555
FGF3	-4.46972	1.78097	0.000347324	0.0316485	ENSG00000186895
LINC00347	-5.45294	1.95048	7.18335e-05	0.0127912	ENSG00000236678
UROC1	-2.83359	2.00626	0.000103373	0.0158124	ENSG00000159650
P2RY2	-3.62337	1.76941	7.72127e-05	0.0133386	ENSG00000175591
AC117395.1	-3.67944	1.48506	0.000226837	0.0247688	ENSG00000242791
HSD17B1	-5.80479	1.66859	0.000148227	0.0191177	ENSG00000108786
AL442128.1	-3.80881	2.37487	0.000247786	0.0259794	ENSG00000275989
AP000254.1	-5.31271	1.4538	0.000428651	0.0360389	ENSG00000238390
Z97205.3	-5.90002	1.72078	0.000110026	0.0164674	ENSG00000288584
AC007159.1	-5.06844	1.54392	0.000437485	0.0365417	ENSG00000261146
KCNIP4-IT1	-6.02145	2.43821	2.05221e-05	0.00619644	ENSG00000280650
AQP12B	-4.64769	1.59796	0.000248399	0.0259794	ENSG00000185176
AC010632.2	-5.37986	1.4821	0.000362523	0.032443	ENSG00000267672
LINC01087	-5.23634	1.93882	1.77164e-05	0.00588134	ENSG00000224559
ACSL6	-5.93372	1.98973	3.39691e-05	0.0083064	ENSG00000164398
