## Supplementary material for "Dissecting the molecular landscape of Parkinson’s disease and Parkinson’s disease dementia using highly efficient snRNA-seq (HIF-snRNA-seq)": All-tablrs: oligodendrocyte.xlsx

### Sheet: unique.pdd.ctrl_early.pdd.ctrl
gname	logFC	logCPM	PValue	FDR	ensemblID
MAFF	2.58722	6.37772	5.94945e-09	3.66763e-05	ENSG00000185022
ATP5PO	4.24539	1.21323	0.000114443	0.0183247	ENSG00000241837
AC020951.1	5.20865	1.41785	2.71639e-06	0.00170294	ENSG00000278897
C19orf71	-2.67895	3.8951	2.22981e-06	0.00151534	ENSG00000183397
AC024267.3	4.04926	1.55534	1.40399e-06	0.00108189	ENSG00000264304
CTAGE10P	4.45059	0.567441	7.27236e-05	0.0136543	ENSG00000181358
RPL36AP55	4.84798	0.803391	1.53502e-05	0.00563679	ENSG00000226016
AC090578.2	5.25182	0.883731	5.98036e-06	0.00303146	ENSG00000271156
OR9A1P	4.57428	0.531445	9.57122e-05	0.0159469	ENSG00000237621
RPL13P6	4.6523	1.66837	1.50686e-05	0.00563679	ENSG00000213176
VTA1P1	4.25765	0.5415	0.000121761	0.01877	ENSG00000224999
MIR4521	5.04563	0.513571	5.54356e-05	0.0117391	ENSG00000283160
AL161646.1	2.50351	2.75869	0.000166398	0.0216685	ENSG00000237761
SP9	2.5658	1.19264	0.000625312	0.0432318	ENSG00000217236
SPANXN3	4.21654	1.07709	5.25998e-05	0.011677	ENSG00000189252
NMUR1	3.59002	2.03611	4.28279e-05	0.0104218	ENSG00000171596
ICOS	-4.49122	2.0235	6.07077e-06	0.00303146	ENSG00000163600
SAP18P1	4.35133	0.574189	9.3416e-05	0.0159175	ENSG00000249777
H4C1	3.1604	1.23029	3.3257e-05	0.00953572	ENSG00000278637
RPS12P18	4.72379	0.567475	6.99951e-05	0.0134843	ENSG00000232965
AP000692.1	5.36003	0.576905	2.10126e-05	0.00706557	ENSG00000228107
AC131009.2	1.61347	4.34986	0.000470508	0.0375235	ENSG00000256955
AC004054.1	3.50473	1.81005	8.65116e-06	0.00385529	ENSG00000248984
AC120114.1	3.48924	1.51654	1.17671e-05	0.00473087	ENSG00000247735
AC090348.1	-2.72461	3.02577	2.27934e-05	0.00746092	ENSG00000286800
RPP25L	-2.08709	1.62809	0.00068416	0.0451572	ENSG00000164967
LINC01499	-3.07794	4.74051	1.08459e-06	0.000863046	ENSG00000255171
OR5AQ1P	4.68961	0.707239	2.57456e-05	0.00802876	ENSG00000184741
ADCY10	1.56677	4.32776	0.000199598	0.0242853	ENSG00000143199
AC124947.2	4.27938	0.599121	0.000227427	0.0255833	ENSG00000257512
AL049695.1	-5.37561	1.5761	5.34653e-06	0.00285476	ENSG00000287728
AC018558.4	3.88897	0.589079	0.000288545	0.030757	ENSG00000278681
GHRH	-3.67189	1.56469	3.62665e-05	0.0097723	ENSG00000118702
AL606519.1	4.32923	1.05734	0.000113545	0.0182601	ENSG00000225598
LINC02762	-1.90958	4.61798	0.000127319	0.0190596	ENSG00000250303
AL049634.2	5.33606	0.854689	1.16031e-05	0.00471621	ENSG00000260861
AL022328.1	3.76015	0.708991	0.000335562	0.0333424	ENSG00000272836
TVP23C	5.27076	0.887341	6.08197e-06	0.00303146	ENSG00000175106
AC137695.2	5.92469	1.12146	8.70974e-08	0.000183018	ENSG00000270773
LINC00926	2.36649	1.52608	0.000391005	0.0352177	ENSG00000247982
WFDC21P	3.11307	1.14204	0.000416993	0.0358556	ENSG00000261040
ZGPAT	4.21722	1.89961	1.52841e-05	0.00563679	ENSG00000197114
AL392088.2	3.91945	0.62173	0.000397072	0.0352177	ENSG00000283354
MTUS2-AS2	2.8797	1.68916	8.20066e-05	0.0148823	ENSG00000236758
PRR9	4.18759	0.641432	0.000341273	0.0333491	ENSG00000203783
GPR142	4.27145	1.00903	6.12688e-05	0.012255	ENSG00000257008
LINC02561	4.00204	1.19881	0.000142992	0.0203172	ENSG00000224034
LINC01386	3.07333	1.34489	0.000207944	0.0246531	ENSG00000251324
MTATP6P9	4.74711	0.68713	3.69883e-05	0.0097723	ENSG00000248420
AL512326.5	4.72813	0.563729	8.93893e-05	0.0154501	ENSG00000234041
GRPEL2	2.09249	3.9166	0.000267485	0.0289291	ENSG00000164284
AC027228.2	4.58262	0.663898	5.89131e-05	0.0120575	ENSG00000261762
ARPC5	-2.20558	4.82101	7.61125e-05	0.0142184	ENSG00000162704
LINC01104	-2.96586	2.28147	0.000568121	0.0413025	ENSG00000232084
GCHFR	-2.49865	2.48598	7.11566e-05	0.0135667	ENSG00000137880
ZNF680P1	4.49328	0.699151	9.94154e-06	0.00422664	ENSG00000228014
AC245014.1	3.82617	0.671111	6.97447e-05	0.0134843	ENSG00000236140
GIMAP6	3.26961	1.21094	7.82003e-05	0.0144624	ENSG00000133561
RPF2P1	4.64726	0.551444	7.86932e-05	0.0144811	ENSG00000225357
RPS3AP47	5.36003	0.576905	2.10126e-05	0.00706557	ENSG00000205871
SIDT1-AS1	3.57242	1.30216	7.26714e-06	0.00344612	ENSG00000239453
AC093503.2	2.09452	2.63032	0.000647434	0.0435854	ENSG00000279161
GPR84	-3.71954	1.68364	0.000164285	0.021472	ENSG00000139572
ZNF197	2.83324	1.01146	0.000329164	0.0330846	ENSG00000186448
TRIM75P	4.46337	1.9488	5.61137e-07	0.000560955	ENSG00000250374
RNY1P3	4.26348	0.535757	9.70335e-05	0.0160227	ENSG00000223158
AC019254.1	3.53249	1.23503	0.000197014	0.0242689	ENSG00000259182

### Sheet: unique.pdd.ctrl_late.pdd.ctrl
gname	logFC	logCPM	PValue	FDR	ensemblID
AC073896.5	3.86114	1.59328	2.03924e-05	0.00704929	ENSG00000258260
UTS2R	-4.95546	1.02825	0.000143365	0.0203172	ENSG00000181408
AC092958.1	-1.8909	3.22675	0.00045022	0.0364392	ENSG00000239922
ERV3-1	-5.67729	0.852275	0.000416045	0.0358556	ENSG00000213462
HSPB6	-1.99098	1.99812	0.000419355	0.0359054	ENSG00000004776
MON1B	-2.22719	2.92416	0.000746595	0.0472525	ENSG00000103111
TSPEAR-AS1	-5.09228	1.21355	5.27939e-05	0.011677	ENSG00000235890
SCNN1A	-1.9041	1.97069	0.00037199	0.0349217	ENSG00000111319
LINC02139	-2.83551	1.55677	0.000214999	0.0247737	ENSG00000278214
AC073525.1	2.08552	3.56107	0.000213918	0.0247737	ENSG00000257434
AC011199.1	4.55058	2.28765	9.71485e-07	0.000816666	ENSG00000280053
TAC3	-2.10114	2.42083	0.000403196	0.0354418	ENSG00000166863
FAM53B	-5.48947	0.87333	0.00053868	0.0401757	ENSG00000189319
LINC02188	-3.50974	1.36133	0.000145213	0.0205005	ENSG00000261175
AL355601.1	-5.20861	0.989406	0.000695135	0.0454887	ENSG00000234692
SPATA6L	-1.60226	6.42376	5.40265e-06	0.00285476	ENSG00000106686
AL355987.3	-2.73639	1.72517	0.000149723	0.020527	ENSG00000272896
LINC01365	-5.2018	1.2829	0.000227558	0.0255833	ENSG00000250772
