## Supplementary material for "Dissecting the molecular landscape of Parkinson’s disease and Parkinson’s disease dementia using highly efficient snRNA-seq (HIF-snRNA-seq)": All-tablrs: opc.xlsx

### Sheet: unique.pdd.ctrl_early.pdd.ctrl
gname	logFC	logCPM	PValue	FDR	ensemblID
MAFF	2.64269	6.52792	2.33994e-06	0.00316151	ENSG00000185022
ULBP1	4.6251	3.22758	4.41e-05	0.0165773	ENSG00000111981
NPY5R	3.42434	3.31712	4.09033e-05	0.0160807	ENSG00000164129
PCDHB14	3.51455	3.52274	8.5861e-05	0.0254993	ENSG00000120327
AC027290.1	4.38099	3.55194	1.07416e-05	0.00731293	ENSG00000256152
AL138799.3	2.65311	4.48151	0.000337684	0.0496094	ENSG00000234953
TENT5C	3.83337	3.42688	4.94799e-05	0.0181697	ENSG00000183508
AC131009.2	2.56711	5.11003	0.000176479	0.0354392	ENSG00000256955
AC087399.1	5.13518	3.36683	5.25858e-06	0.00473493	ENSG00000265644
KIRREL3-AS2	4.81385	4.32168	2.30788e-07	0.00107366	ENSG00000254960
AC009804.1	4.50387	3.17752	8.96101e-05	0.0260198	ENSG00000274879
MYBPH	4.62742	3.72024	2.60505e-06	0.00316151	ENSG00000133055
AC006019.2	4.3249	3.32669	5.07734e-05	0.0181697	ENSG00000233363
LHX6	2.60225	4.37255	0.000337448	0.0496094	ENSG00000106852
SOHLH1	-3.05894	6.62806	8.09948e-06	0.00611029	ENSG00000165643
AC245164.1	4.47988	3.25567	3.7877e-05	0.01578	ENSG00000253805
GTPBP6	4.85528	3.4267	1.34297e-06	0.00249909	ENSG00000178605
LINC02261	3.25115	3.91405	0.000111904	0.0285672	ENSG00000249699
FNBP1P1	4.07214	4.14939	2.04169e-06	0.00316151	ENSG00000257800
H2BW2	4.85621	3.27144	1.93756e-05	0.0106045	ENSG00000101812
AC020549.1	4.0729	3.13137	0.000241427	0.0424198	ENSG00000238724
HAO1	3.60767	3.48056	3.1223e-05	0.0140569	ENSG00000101323
DAP3P2	4.01857	3.12419	0.000238052	0.0424198	ENSG00000228507
AC084757.3	3.57359	3.40771	0.000141006	0.0300333	ENSG00000259705
SNORD74B	4.23559	3.18223	0.00010089	0.0265675	ENSG00000201025
AL359852.2	3.8	3.39828	0.000199971	0.0387624	ENSG00000287903
AP000472.1	3.52683	3.42903	0.000287366	0.045283	ENSG00000227075
AP000679.1	4.38868	3.15554	0.00012961	0.0300333	ENSG00000176984
