## Supplementary material for "Dissecting the molecular landscape of Parkinson’s disease and Parkinson’s disease dementia using highly efficient snRNA-seq (HIF-snRNA-seq)": All-tablrs: astrocyte.xlsx

### Sheet: unique.pdd.pd_early.pdd.pd
gname	logFC	logCPM	PValue	FDR	ensemblID
AC121247.1	-4.45501	1.76321	1.10242e-05	0.0108055	ENSG00000225399
LINC02459	-5.94157	1.43977	0.000160766	0.0352975	ENSG00000257476
AC005180.2	-3.82519	1.42233	0.000160066	0.0352975	ENSG00000267505
SCNN1A	-2.51079	2.33468	0.000278507	0.0432724	ENSG00000111319
LINC02113	-4.44027	1.43744	0.000152996	0.0343861	ENSG00000249515
FGF3	-4.15036	1.39739	0.000332547	0.0465645	ENSG00000186895
AC010976.1	-1.98974	3.86342	0.000141471	0.0330593	ENSG00000231731
AC097375.2	-3.88331	1.62703	0.000113249	0.029214	ENSG00000249818
LINC01432	-4.54604	1.68066	9.71345e-05	0.0278657	ENSG00000234435
CNGA3	-3.32905	2.39527	1.79955e-05	0.0132289	ENSG00000144191

### Sheet: unique.pdd.pd_late.pdd.pd
gname	logFC	logCPM	PValue	FDR	ensemblID
AL096855.1	5.67581	1.49278	0.000349139	0.0473835	ENSG00000221083
LINC00589	-2.86983	3.10076	2.6698e-06	0.00566728	ENSG00000251191
PACRG-AS2	5.85423	1.53461	0.000137172	0.0324848	ENSG00000225437
AC105914.2	-5.81041	2.11918	6.13218e-06	0.00901584	ENSG00000250431
LINC02412	4.91719	1.56209	0.000295767	0.0447916	ENSG00000258171
AP000534.2	-4.05471	2.38886	2.60628e-05	0.0153275	ENSG00000237299
NUP62	-7.0074	2.07187	8.46793e-06	0.00946207	ENSG00000213024
DUSP23	4.19181	2.9135	8.84308e-06	0.00946207	ENSG00000158716
BET1	2.78685	3.32105	0.000161052	0.0352975	ENSG00000105829
AC090348.1	-3.20387	2.74875	8.15672e-06	0.00946207	ENSG00000286800
AC108721.1	-4.5177	2.06607	1.31611e-05	0.0125514	ENSG00000258214
TLDC2	2.69285	2.6738	0.000377763	0.0493694	ENSG00000101342
SLC22A3	3.09216	3.67007	1.67428e-05	0.0127116	ENSG00000146477
AC092068.1	5.49606	1.42659	0.000229199	0.0406408	ENSG00000267214
AC090527.3	3.89883	2.12321	1.69007e-05	0.0127116	ENSG00000260170
AL590483.1	3.77081	2.76502	3.17011e-05	0.0166956	ENSG00000229960
