## Supplementary material for "Dissecting the molecular landscape of Parkinson’s disease and Parkinson’s disease dementia using highly efficient snRNA-seq (HIF-snRNA-seq)": All-tablrs: endothelial.xlsx

### Sheet: unique.pdd.pd_early.pdd.pd
gname	logFC	logCPM	PValue	FDR	ensemblID
AC105935.1	-3.48497	3.40568	0.000187092	0.0414221	ENSG00000228008
AL160408.6	-5.6493	2.90443	7.89408e-05	0.0288501	ENSG00000282097
AC092059.1	-5.51629	3.0559	0.000155922	0.0388256	ENSG00000239991
AC100775.1	-5.29109	2.76971	0.000250824	0.0448373	ENSG00000267789
ABCB11	-3.82014	3.59847	1.69208e-05	0.0173151	ENSG00000073734
AIMP2	-2.4635	4.38109	0.000294658	0.0459893	ENSG00000106305
C9orf16	-3.52831	4.59187	4.13944e-05	0.0221384	ENSG00000171159
AC007731.4	-5.41881	2.78425	0.000192638	0.0415739	ENSG00000277971
KRT86	-3.1203	3.24786	0.000143654	0.0378012	ENSG00000170442

### Sheet: unique.pdd.pd_late.pdd.pd
gname	logFC	logCPM	PValue	FDR	ensemblID
SPATA3	-3.04772	3.83299	0.000187667	0.0414221	ENSG00000173699
AC060780.1	5.13606	2.88061	0.000392025	0.0494117	ENSG00000267002
PTGDS	5.37982	3.08193	0.000215129	0.0433117	ENSG00000107317
LINC00382	5.00178	3.28398	0.000121775	0.0351533	ENSG00000229175
DIABLO	-5.44228	3.32462	0.000203274	0.0423459	ENSG00000184047
LINC00901	4.80235	3.79643	4.5266e-05	0.0222605	ENSG00000242385
AC092162.2	4.32447	3.21114	0.000296104	0.0459893	ENSG00000230552
CROCC2	-3.51002	3.71627	0.000118707	0.0351533	ENSG00000226321
GUCA1C	4.63399	3.59335	2.76336e-05	0.0214459	ENSG00000138472
