## Supplementary material for "Dissecting the molecular landscape of Parkinson’s disease and Parkinson’s disease dementia using highly efficient snRNA-seq (HIF-snRNA-seq)": All-tablrs: excitatory.xlsx

### Sheet: unique.pdd.pd_early.pdd.pd
gname	logFC	logCPM	PValue	FDR	ensemblID
OR2AJ1	-2.25398	0.435695	0.000953307	0.0445436	ENSG00000177275
LINC01699	-3.25747	-0.635379	0.000336358	0.0295147	ENSG00000179452
OR52E1	-3.92108	-0.702372	0.000495978	0.0338923	ENSG00000273085
AC073592.1	-3.12546	-0.127727	0.000306654	0.0285156	ENSG00000214650
AL079305.1	-5.86368	-0.641634	4.54945e-05	0.0130673	ENSG00000279032
MPP7-DT	-5.41324	-0.70071	2.55348e-05	0.0089625	ENSG00000282996
SIGLECL1	-2.50858	0.334878	0.00038484	0.0311337	ENSG00000179213
AC004869.1	-3.41961	-0.84727	2.20977e-05	0.00841902	ENSG00000230680
AL160153.1	-3.37222	0.637889	7.08618e-05	0.0169825	ENSG00000276012
AL512408.1	-3.37469	-0.449035	1.05866e-05	0.00599094	ENSG00000260063
CTBS	-1.92107	2.46487	3.33771e-05	0.0107813	ENSG00000117151
AL627171.1	-3.04478	0.316369	0.000277841	0.0277692	ENSG00000278002
Z98745.1	-3.34326	0.382351	0.000729311	0.0393453	ENSG00000286819
AVPR1A	-2.7608	0.207478	0.000138688	0.0222664	ENSG00000166148
TTTY12	-5.30742	-0.952533	0.000213827	0.0247694	ENSG00000237048
FOLR1	-3.53358	-0.293661	6.98591e-05	0.0168326	ENSG00000110195
EID2	-2.02011	1.72423	0.00114885	0.0489124	ENSG00000176396
AC009468.2	-4.45956	-0.0424807	0.000400835	0.0315682	ENSG00000234105
AC044873.1	-5.39296	-0.843996	7.68815e-05	0.0173867	ENSG00000266273
AC104809.2	-4.30327	-0.0402951	0.000392941	0.0314244	ENSG00000233392

### Sheet: unique.pdd.pd_late.pdd.pd
gname	logFC	logCPM	PValue	FDR	ensemblID
AP002982.2	5.30136	-0.872181	0.000191613	0.0239451	ENSG00000287654
AL034548.1	4.08991	-0.697253	0.00118705	0.0497281	ENSG00000272874
AC015563.2	3.28201	-0.755886	0.000960093	0.044715	ENSG00000264982
AC010368.1	-7.32504	-0.38716	1.1527e-05	0.00599094	ENSG00000250886
LINC02109	-1.41094	4.2231	1.58656e-05	0.00703328	ENSG00000259786
AP003559.1	7.17389	0.212692	7.33191e-05	0.0172014	ENSG00000256443
AC008281.1	3.92835	-0.37772	0.000800769	0.0410761	ENSG00000286199
AC116353.2	4.50509	-0.744902	0.00096199	0.044715	ENSG00000240518
LTV1P1	5.26041	-0.385646	0.000471899	0.0336128	ENSG00000250219
PTCHD3P3	4.34979	-0.708802	0.000431006	0.0323279	ENSG00000219700
AC024405.1	4.79445	0.707001	3.8472e-06	0.00374013	ENSG00000214883
AL035250.2	5.86137	0.136039	5.76192e-05	0.0147611	ENSG00000230352
AC110809.1	-1.47337	3.17405	0.000272258	0.0273954	ENSG00000287383
NF1P12	5.58217	-0.869102	0.000248706	0.026459	ENSG00000258360
RNF223	-3.70471	-0.0849127	5.32726e-06	0.00398361	ENSG00000237330
OR1L6	3.06285	0.270418	5.08403e-05	0.0139034	ENSG00000171459
LINC01248	-3.3667	0.156351	0.000144076	0.0222664	ENSG00000224128
AC092718.9	3.47401	-1.08877	0.000548026	0.0348485	ENSG00000286759
RFWD3	-1.13855	4.22563	0.000299974	0.0284503	ENSG00000168411
AC092059.1	3.67945	0.671504	0.000439515	0.0324533	ENSG00000239991
AC096588.1	-1.76597	3.34851	1.36783e-05	0.00670024	ENSG00000249392
GKN2	-3.36697	0.340095	0.000592011	0.0359041	ENSG00000183607
AL596330.1	2.72308	1.23565	0.000427279	0.0323279	ENSG00000286174
PDX1	5.79377	-0.639722	0.000590762	0.0359002	ENSG00000139515
AL512594.1	-6.86055	0.340003	1.80824e-06	0.00287871	ENSG00000236701
GHET1	3.63169	-0.0289936	0.000231027	0.0258308	ENSG00000281189
AL121906.1	3.97151	-0.352675	0.000450374	0.0326742	ENSG00000271803
AC112128.1	5.0676	-0.861312	0.000258963	0.0270265	ENSG00000285943
UNC119	5.90869	0.110856	0.000177794	0.0238301	ENSG00000109103
HNRNPMP1	3.83314	-0.824388	0.000611386	0.036481	ENSG00000259335
AC104763.2	3.05514	0.098312	0.00120356	0.049768	ENSG00000275562
RN7SL556P	4.4168	-1.1273	0.00107955	0.0472248	ENSG00000277265
AC011473.3	4.06013	0.161581	0.000193666	0.0239451	ENSG00000268906
AP001453.3	4.72226	-0.265661	9.60621e-05	0.0192886	ENSG00000257086
AC106895.1	-3.29365	0.934809	1.62375e-05	0.00703328	ENSG00000250043
AC112721.1	-6.32174	0.00428204	2.84643e-07	0.00097602	ENSG00000222022
AC022497.1	2.36097	0.898096	0.000612163	0.036481	ENSG00000280399
FOXA1	3.09946	-0.135055	0.000984003	0.0450338	ENSG00000129514
MYLKP1	-3.42519	0.704674	2.33947e-05	0.00861852	ENSG00000228868
AC008121.1	3.37479	0.86405	0.000629834	0.0368107	ENSG00000271596
LYARP1	5.45226	-0.994877	0.000421526	0.0321196	ENSG00000229560
BBS5	5.6975	-0.631624	0.000306785	0.0285156	ENSG00000163093
EGR2	-1.30567	3.35881	0.000793661	0.0408997	ENSG00000122877
AC004965.1	4.53289	-0.781763	0.00115889	0.0489658	ENSG00000233683
RPS17P5	4.53913	-1.24107	0.000603278	0.0363133	ENSG00000060303
AC105339.1	-3.76084	0.378106	6.19751e-06	0.0042168	ENSG00000228141
AC020765.2	3.66742	-0.68401	0.000848353	0.0422527	ENSG00000275441
MED15P7	4.15578	-0.447678	0.000450795	0.0326742	ENSG00000234381
RPSAP31	-3.86455	-0.0979206	5.19482e-06	0.00398361	ENSG00000234371
AL033543.1	-5.34623	-0.103993	9.57648e-05	0.0192886	ENSG00000279175
OR5AU1	3.01171	-0.250316	0.00102242	0.0461756	ENSG00000169327
KBTBD13	3.96862	-1.04552	0.000371063	0.0308592	ENSG00000234438
MTND5P6	-4.69045	-0.666491	9.70755e-05	0.019326	ENSG00000228440
PF4	5.57119	-0.660599	0.000485978	0.0337913	ENSG00000163737
LINC02029	3.7001	0.131745	0.00103534	0.0465237	ENSG00000241544
AC018628.1	-6.15984	0.563298	1.6457e-05	0.00703328	ENSG00000279133
AC027796.2	5.15049	-0.906228	0.000974124	0.0449417	ENSG00000262248
PPIAP67	5.17121	-0.717555	0.000615482	0.0366298	ENSG00000237260
R3HDM2P2	6.98794	-0.0939552	9.25696e-05	0.0189349	ENSG00000216817
AC092819.2	5.20155	-1.21751	0.00114252	0.0486894	ENSG00000286578
LRRC36	-1.04845	4.13611	0.000447828	0.0326742	ENSG00000159708
DEFB130D	4.94442	-0.68169	0.000283734	0.0278789	ENSG00000232773
CCDC11P1	6.53216	-0.189131	0.000172022	0.0238301	ENSG00000251515
AC114488.1	3.55265	-0.10644	0.00111148	0.0480147	ENSG00000229167
AL360270.3	5.96284	-0.622646	0.000145992	0.0222664	ENSG00000273010
MAFA	2.80178	0.723006	0.000448453	0.0326742	ENSG00000182759
AL669818.1	-7.05811	-0.0860905	1.14178e-05	0.00599094	ENSG00000231744
GPR157	-1.9301	2.84806	3.58367e-05	0.011017	ENSG00000180758
AL355499.1	-1.66469	2.89921	0.00013515	0.0222664	ENSG00000232234
AC069224.1	3.99114	0.450026	9.39597e-05	0.0190379	ENSG00000260572
Z83745.1	2.61117	0.326857	0.00104457	0.0465274	ENSG00000286977
SLCO6A1	-1.76502	2.81889	0.000307927	0.0285156	ENSG00000205359
AC007541.1	3.83869	1.21115	3.57095e-05	0.011017	ENSG00000260329
AC040977.1	5.46808	-0.76829	0.000639166	0.0368107	ENSG00000262089
RPL21P30	5.62934	-0.751457	0.000695317	0.0386947	ENSG00000235937
AC074043.1	-7.70099	0.238955	3.22985e-06	0.00360432	ENSG00000239455
RNU6-322P	3.9632	-0.719135	0.000850027	0.0422888	ENSG00000251819
AC005920.3	3.65392	-0.181294	0.000247592	0.0264035	ENSG00000251665
PRELID2	1.08843	6.94948	0.000141072	0.0222664	ENSG00000186314
AC108057.1	-3.29361	0.423058	1.01252e-05	0.00599094	ENSG00000286530
DMRTA2	2.79272	0.0579288	0.000714034	0.0390957	ENSG00000142700
AC090403.1	-1.67557	4.15228	0.000267228	0.0273423	ENSG00000264151
RPS10P16	-2.91847	0.00322403	0.000637485	0.0368107	ENSG00000239917
NKX2-6	4.11711	-0.704772	0.000263355	0.0273007	ENSG00000180053
TRIM64B	3.50376	-0.701311	0.00113854	0.0486075	ENSG00000189253
AC024075.1	-4.35239	0.911099	0.000865959	0.0429377	ENSG00000267904
SNORA71	5.40981	-0.789849	0.000628424	0.0368107	ENSG00000201393
AC011525.1	4.2507	-0.485194	0.000408031	0.0317083	ENSG00000261400
AL133467.3	2.81925	0.574507	0.00116358	0.0490707	ENSG00000259084
MCM2	1.82705	2.37191	0.000893142	0.0433263	ENSG00000073111
SLC5A3	6.59633	-0.0143083	0.000194457	0.0239451	ENSG00000198743
