## Supplementary material for "Dissecting the molecular landscape of Parkinson’s disease and Parkinson’s disease dementia using highly efficient snRNA-seq (HIF-snRNA-seq)": All-tablrs: inhibitory.xlsx

### Sheet: unique.pdd.pd_early.pdd.pd
gname	logFC	logCPM	PValue	FDR	ensemblID
AC025580.1	-4.30319	0.948341	2.3594e-05	0.007514	ENSG00000259342
AL160411.1	-4.09977	1.43317	7.81099e-07	0.00127028	ENSG00000229262
AC104561.4	-4.54272	0.537273	0.000267855	0.0260661	ENSG00000287166
AF274573.1	-4.48916	0.637636	0.000250687	0.025546	ENSG00000230153
AC008798.2	-4.87368	0.767285	0.000126344	0.0178995	ENSG00000286538
AC110769.2	-2.53763	1.04072	0.000688865	0.0424048	ENSG00000270019
AL391863.1	-4.32027	1.09922	0.000224674	0.0239323	ENSG00000229502
AL160396.2	-3.21425	0.593691	0.000896733	0.0479273	ENSG00000285672
ANKRD40CL	-3.12833	1.11499	0.000133417	0.0179965	ENSG00000167117
AL355607.1	-2.40924	1.22031	0.000486978	0.0353403	ENSG00000228216
AC016746.1	-4.86147	1.29238	1.77324e-06	0.0018981	ENSG00000257045
LINC01388	-5.40024	0.416109	0.000863562	0.0474434	ENSG00000231808
AC104809.2	-4.80862	0.722763	0.0005664	0.0381866	ENSG00000233392

### Sheet: unique.pdd.pd_late.pdd.pd
gname	logFC	logCPM	PValue	FDR	ensemblID
GPR174	-2.66344	2.09095	2.55112e-05	0.00774362	ENSG00000147138
NECTIN1-AS1	-3.78477	1.45917	2.01678e-05	0.00700148	ENSG00000255247
AC006042.2	6.22383	0.939576	0.000411745	0.0325135	ENSG00000233264
TMPRSS3	-3.38797	2.32793	0.000163944	0.0199923	ENSG00000160183
PRKXP1	4.24784	1.55993	0.000253243	0.025546	ENSG00000259205
DPEP3	4.83302	0.843218	0.000139601	0.0183943	ENSG00000141096
CDH16	4.08043	1.31203	0.000528224	0.0368085	ENSG00000166589
C22orf31	3.29345	1.61336	0.000388527	0.0318328	ENSG00000100249
AC114752.1	-6.42793	1.03841	1.80867e-05	0.00672157	ENSG00000238012
AP001178.4	4.23897	0.872445	0.00040376	0.0324095	ENSG00000288533
AL035413.2	3.38628	0.625298	0.000770901	0.0444388	ENSG00000286064
SPRR2D	6.05368	0.74417	0.000659891	0.0414827	ENSG00000163216
AC073592.1	3.98139	1.13536	0.000389908	0.0318328	ENSG00000214650
CALM2	-4.40023	2.52328	0.000395535	0.0320096	ENSG00000143933
LINC02365	-1.70751	2.27067	0.000619884	0.0400121	ENSG00000254233
TUSC1	3.07278	2.65926	0.000199333	0.0222003	ENSG00000198680
AC104211.1	3.55759	1.57248	0.000198622	0.0221852	ENSG00000253177
AC010619.1	3.90837	1.42482	0.000333499	0.0294757	ENSG00000269469
ZNF512	6.00558	0.880477	0.000672626	0.0419301	ENSG00000243943
AC010335.3	5.32309	0.525415	0.000867473	0.0474434	ENSG00000280121
TNNC1	5.04361	0.611794	0.000451437	0.0340433	ENSG00000114854
HMGCS2	4.60735	1.81665	7.27382e-05	0.01374	ENSG00000134240
AC092723.4	-4.39109	0.95388	8.46133e-06	0.00446654	ENSG00000285040
AL031123.5	4.89252	0.785353	0.000340213	0.0297565	ENSG00000288046
AL359853.1	3.35646	0.828959	0.000924165	0.0486436	ENSG00000229407
SATB1	5.62002	0.65595	0.000931777	0.0486883	ENSG00000182568
TROAP	3.09378	1.39021	0.000410424	0.0325135	ENSG00000135451
AC011317.1	4.9098	0.548224	0.00054684	0.0375738	ENSG00000287688
AC093835.1	3.32669	0.788861	0.000360035	0.0304253	ENSG00000251298
ANKRA2	-2.46797	3.05346	6.30655e-06	0.00365846	ENSG00000164331
MYLK-AS2	4.75203	0.436626	0.000883441	0.0475468	ENSG00000250174
AL731566.2	4.35565	0.884592	0.000775606	0.044477	ENSG00000273891
ATP2B1-AS1	2.53223	2.73805	0.000288032	0.0270181	ENSG00000271614
LCT	-2.45761	2.80799	0.00010692	0.0163499	ENSG00000115850
AC005180.2	-5.0591	1.20854	4.41222e-06	0.00303616	ENSG00000267505
HGC6.3	-5.05805	1.57989	2.06033e-06	0.00193961	ENSG00000235994
SMARCC2	-5.7159	1.94074	0.000540136	0.0373014	ENSG00000139613
GUSBP12	5.97609	0.641718	0.000349959	0.0300949	ENSG00000169325
AC104985.1	4.22472	1.04152	5.62463e-05	0.0121087	ENSG00000267746
AL391557.1	-4.80778	1.82981	9.78985e-07	0.00150901	ENSG00000287980
OR4C6	5.89186	0.488834	0.00071964	0.0432626	ENSG00000181903
AC004951.1	6.62765	1.28162	0.000152657	0.0190376	ENSG00000228434
AL138808.1	4.02395	0.594448	0.000321098	0.028818	ENSG00000237832
AC243965.2	4.10514	0.989321	0.000364772	0.030691	ENSG00000275552
AL353811.1	-3.1161	2.27946	1.54846e-05	0.0062098	ENSG00000269957
LINC02016	-2.04249	2.86592	0.000115067	0.016924	ENSG00000244215
AC023787.1	5.24377	0.571771	0.000603918	0.0394234	ENSG00000286188
AC067852.3	6.38191	1.14076	0.00032157	0.028818	ENSG00000267632
AL928921.1	4.07062	0.68524	0.000384351	0.0317702	ENSG00000235263
PAGR1	-6.70486	0.994322	3.59192e-05	0.00948046	ENSG00000280789
PHOX2B	6.00696	0.816229	0.000571279	0.0383523	ENSG00000109132
ARHGEF39	3.02151	2.03094	0.000106562	0.0163499	ENSG00000137135
TERC	4.30486	0.6386	7.73231e-05	0.0138588	ENSG00000270141
TSPEAR-AS1	4.81175	0.56032	0.000875789	0.0475331	ENSG00000235890
