## Supplementary material for "Dissecting the molecular landscape of Parkinson’s disease and Parkinson’s disease dementia using highly efficient snRNA-seq (HIF-snRNA-seq)": All-tablrs: microglia.xlsx

### Sheet: unique.pdd.pd_early.pdd.pd
gname	logFC	logCPM	PValue	FDR	ensemblID
RIMKLBP2	-5.50437	1.88659	4.4829e-05	0.0194575	ENSG00000225920
AL021396.1	-3.6518	1.58212	0.000187481	0.0374132	ENSG00000229766
EXTL2	-2.67924	4.08597	3.07429e-05	0.0169442	ENSG00000162694
LINC02690	-5.10853	2.05486	6.3464e-05	0.0229572	ENSG00000255226
AC122138.1	-5.12134	1.98432	8.92222e-06	0.010683	ENSG00000250024
AC011239.1	-4.06343	2.63204	5.10894e-06	0.00844751	ENSG00000224361
ACMSD	-2.99245	2.91903	3.82092e-05	0.0192281	ENSG00000153086
TRIM68	-3.64395	2.49714	1.15279e-05	0.0124744	ENSG00000167333
AC044873.1	-5.09982	1.29926	0.000315161	0.0457881	ENSG00000266273
LINC01201	-3.44449	2.25391	1.99203e-05	0.0148847	ENSG00000228659
AC023157.2	-3.18512	2.11118	0.000228567	0.0402869	ENSG00000276900
SMIM22	-2.98857	2.37558	7.94787e-05	0.0250124	ENSG00000267795
LINC01281	-5.48859	1.64665	0.000152532	0.0338905	ENSG00000235304
AC108733.1	-5.28857	2.01237	1.18554e-05	0.0124744	ENSG00000239767
KLF11	-3.46613	3.1898	2.37543e-05	0.0152736	ENSG00000172059

### Sheet: unique.pdd.pd_late.pdd.pd
gname	logFC	logCPM	PValue	FDR	ensemblID
EXOC8	3.37516	2.8405	0.00017322	0.0357904	ENSG00000116903
MNX1	4.49896	2.47794	1.42036e-05	0.013203	ENSG00000130675
TUBB8P7	-4.05997	2.03887	1.55956e-05	0.0138852	ENSG00000261812
AL133467.2	5.40719	2.0518	0.000154922	0.0340465	ENSG00000258927
TRARG1	-3.43347	2.40199	7.02389e-06	0.0101288	ENSG00000184811
AL772337.4	-5.41363	2.19499	9.51101e-05	0.0268496	ENSG00000276478
AC104135.1	3.63568	2.37766	0.000127433	0.0311609	ENSG00000236209
LINC01854	-4.29286	2.29991	1.66089e-05	0.0140661	ENSG00000204460
RN7SKP23	4.27606	1.85546	0.00011935	0.0299832	ENSG00000280039
ANKRD66	5.93284	1.8823	0.000255027	0.0424079	ENSG00000230062
NXF4	4.6298	2.33171	0.000265931	0.0429485	ENSG00000196970
AC026462.4	-2.47502	3.08332	1.75637e-05	0.0145206	ENSG00000261261
AC011416.3	3.19774	2.683	0.000131898	0.0312428	ENSG00000283897
A3GALT2	-3.43604	2.97002	7.73555e-07	0.00244183	ENSG00000184389
AC073525.1	3.039	3.17098	0.000167614	0.0356397	ENSG00000257434
AL354811.2	5.30589	1.71473	0.00029897	0.044958	ENSG00000288001
LINC01908	-3.20024	2.68472	7.69314e-05	0.0245967	ENSG00000265374
AL365256.1	-2.81193	2.17373	0.000297729	0.044958	ENSG00000286060
APOC4-APOC2	6.52001	2.01279	0.000205465	0.0391308	ENSG00000224916
AC135584.1	-6.10425	1.91384	3.72612e-05	0.0190268	ENSG00000279444
SMIM7	6.4103	2.27977	0.000192865	0.0380504	ENSG00000214046
INAVA	2.83154	2.19169	0.000354506	0.0484627	ENSG00000163362
LINC02422	-2.12779	4.09544	7.87595e-06	0.0101288	ENSG00000255760
AL451069.2	4.15472	2.99659	0.000122233	0.0303163	ENSG00000231705
APCDD1L-DT	-2.18544	3.49035	0.000308111	0.0455956	ENSG00000231290
RNU6-1318P	6.83695	2.15951	7.02572e-05	0.0236848	ENSG00000202259
AL513217.1	-2.65696	3.0183	4.16809e-05	0.0194142	ENSG00000223774
SPACA1	5.34174	1.72823	0.000207256	0.0391308	ENSG00000118434
AL391422.2	-3.941	2.26957	2.41928e-05	0.0152736	ENSG00000233068
AC006453.4	-4.57436	2.20546	2.40652e-06	0.0051023	ENSG00000283659
TCF24	3.24651	2.62169	0.000206595	0.0391308	ENSG00000261787
