## Supplementary material for "Dissecting the molecular landscape of Parkinson’s disease and Parkinson’s disease dementia using highly efficient snRNA-seq (HIF-snRNA-seq)": All-tablrs: oligodendrocyte.xlsx

### Sheet: unique.pdd.pd_early.pdd.pd
gname	logFC	logCPM	PValue	FDR	ensemblID
AC068580.3	-3.20678	1.78817	0.000165459	0.0248965	ENSG00000235027
LINC02033	-3.73819	1.5661	0.000182095	0.0260663	ENSG00000279727
TSPY26P	-2.37283	2.73308	0.000377423	0.0380384	ENSG00000235217
LINC01654	-3.55001	1.52643	3.60954e-05	0.0135952	ENSG00000261781
LINC02207	-2.39064	3.09714	5.38631e-05	0.0163334	ENSG00000258476
AC016722.2	-2.61048	2.92786	0.000111021	0.0210442	ENSG00000228925
CSTA	-3.30723	1.66558	0.000349586	0.0361187	ENSG00000121552
AL139423.2	-4.00404	0.918698	0.000278197	0.0317044	ENSG00000287727
AC016383.2	-3.30101	2.33716	2.07626e-05	0.0109101	ENSG00000285695
AC254629.1	-3.0767	1.03732	0.0005874	0.049521	ENSG00000274993
AC107032.3	-4.35292	0.93235	0.000126565	0.0221866	ENSG00000287030
AL355377.2	-4.23053	0.817616	0.000191217	0.0263659	ENSG00000279489
MIR3663HG	-2.66957	1.79042	0.00014394	0.0234536	ENSG00000234474
LINC00968	-3.18921	2.19369	0.000214032	0.0280731	ENSG00000246430
GACAT3	-2.33279	2.33242	0.000376523	0.0380384	ENSG00000236289
LINC02342	-5.33286	1.06772	0.00041173	0.0401823	ENSG00000280580
AC090125.2	-3.2304	1.19466	0.000315374	0.034309	ENSG00000287314
AL365226.1	-3.11448	1.42134	0.000498392	0.0451827	ENSG00000237643
AC106881.1	-2.71473	2.22009	0.00053537	0.0471719	ENSG00000271474
AC021818.1	-4.33195	1.35692	0.000160809	0.0245669	ENSG00000259309
AC011558.1	-3.81052	1.27048	0.000271511	0.0316294	ENSG00000279753
AL592431.1	-3.69922	1.03733	0.000256653	0.0309221	ENSG00000235215
Z99716.2	-4.05094	0.741377	0.000401931	0.0398569	ENSG00000286659
AL357033.1	-4.58243	0.825618	0.000370977	0.0376366	ENSG00000167046
AC012615.2	-2.50337	3.83042	0.000185297	0.0260663	ENSG00000267007

### Sheet: unique.pdd.pd_late.pdd.pd
gname	logFC	logCPM	PValue	FDR	ensemblID
NECTIN1-AS1	-4.39126	1.59671	4.00795e-05	0.0142544	ENSG00000255247
HMGN2P35	6.12955	0.98508	0.000102069	0.0199753	ENSG00000232875
LINC00032	-2.39987	2.95513	2.10221e-05	0.0109101	ENSG00000283945
LINC02883	3.51627	1.69471	0.000365864	0.0373828	ENSG00000259416
AC027682.2	5.56395	0.73205	0.000421644	0.0404124	ENSG00000259945
CEBPA-DT	-4.79172	1.98064	4.64417e-06	0.00592271	ENSG00000267296
ALKBH7	-2.6953	3.5289	0.000148091	0.0238156	ENSG00000125652
CTH	-2.33364	3.41824	1.96205e-05	0.0108317	ENSG00000116761
AC107302.2	-5.72752	1.29106	4.38097e-05	0.0147312	ENSG00000287053
HK3	2.87389	2.65545	9.02278e-05	0.018651	ENSG00000160883
LINC02670	5.32566	0.705879	0.000347229	0.0359756	ENSG00000224788
AC122688.3	6.34693	1.72345	5.83142e-05	0.0163334	ENSG00000279233
AC068721.1	6.17794	1.19433	6.11117e-05	0.0166008	ENSG00000248567
HS3ST3B1	-2.54055	3.11955	5.78903e-05	0.0163334	ENSG00000125430
TMEM71	-2.22636	3.10314	0.000545802	0.0476251	ENSG00000165071
VN2R1P	-3.42055	1.64296	8.01846e-05	0.0181955	ENSG00000174930
SLC7A9	2.15251	3.61446	0.00012505	0.0221866	ENSG00000021488
AC011586.1	-3.011	2.59118	9.9403e-05	0.0199169	ENSG00000253184
AP000802.1	4.97727	1.56588	6.54103e-05	0.0166855	ENSG00000247416
MMP26	-1.84863	4.96167	5.07302e-05	0.0160253	ENSG00000167346
HAUS3	6.85594	1.65581	3.46141e-05	0.0135952	ENSG00000214367
SMIM7	6.42941	1.38895	8.78209e-05	0.018651	ENSG00000214046
AC092652.1	2.71772	2.39404	0.000184003	0.0260663	ENSG00000257277
PRICKLE2-DT	5.28855	1.45402	7.43079e-06	0.0072329	ENSG00000244564
LINC01705	3.11227	3.14255	0.000457724	0.0428494	ENSG00000232679
AC004129.2	-5.1984	1.41144	0.00025428	0.0308467	ENSG00000234406
AL031733.2	4.5356	1.68751	1.0354e-05	0.0084904	ENSG00000241666
AC067852.3	6.74223	1.71209	9.67786e-05	0.0197771	ENSG00000267632
TFAMP1	4.922	1.13626	0.000211167	0.0277959	ENSG00000230444
SENP3-EIF4A1	5.57434	1.05262	0.000266125	0.0313485	ENSG00000277957
DLGAP5	-2.45078	2.71681	4.08893e-05	0.0142681	ENSG00000126787
ZNF830	2.92179	2.37536	0.000194641	0.0266589	ENSG00000198783
LINC02661	-2.66259	4.11045	1.26511e-08	0.00023397	ENSG00000223381
