## Supplementary material for "Dissecting the molecular landscape of Parkinson’s disease and Parkinson’s disease dementia using highly efficient snRNA-seq (HIF-snRNA-seq)": All-tablrs: opc.xlsx

### Sheet: unique.pdd.pd_late.pdd.pd
gname	logFC	logCPM	PValue	FDR	ensemblID
DEPDC1	5.93168	3.88723	4.55186e-05	0.0318651	ENSG00000024526
LINC02453	3.95353	4.0917	9.75258e-05	0.0405082	ENSG00000245017
WFDC10B	4.29878	3.86217	0.000114516	0.0414716	ENSG00000182931
CD180	-5.07387	3.86109	4.10722e-05	0.0318651	ENSG00000134061
IL2RB	4.07553	3.95146	0.000123767	0.0414716	ENSG00000100385
RBBP5	2.87635	6.44499	0.000119472	0.0414716	ENSG00000117222
