## Supplementary material for "Dissecting the molecular landscape of Parkinson’s disease and Parkinson’s disease dementia using highly efficient snRNA-seq (HIF-snRNA-seq)": All-tablrs: Table_S9.Gene list resulted from shallow bulk RNA sequencing with the comparisons of early and late Braak stage between control and PD or PDD.xlsx

### Sheet: info
	Using 72 shallow bulkseq data
	DE analysis for PD vs. ctrl and PDD vs. ctrl (using separated control samples)
	# DEGs	Early	Late
	PD vs. Ctrl	5	59
	PDD vs. Ctrl	51	1

### Sheet: early.pd.ctrl
	logFC	logCPM	PValue	FDR	mgid
CA2	1.49319	4.96055	7.30446e-08	0.00240339	ENSG00000104267
NEAT1	1.73669	7.70171	1.63503e-07	0.00268987	ENSG00000245532
CDR1	1.51193	7.35754	1.65382e-06	0.0181385	ENSG00000288642
SNORA73A	2.15972	4.59855	3.45291e-06	0.0284028	ENSG00000274266
RN7SL471P	2.87188	4.38881	5.66286e-06	0.037265	ENSG00000263426

### Sheet: late.pd.ctrl
	logFC	logCPM	PValue	FDR	mgid
VGF	-2.49004	5.19333	8.79608e-09	0.000289154	ENSG00000128564
LGALS1	-1.35461	5.14306	1.08268e-07	0.00177955	ENSG00000100097
TRABD2A	-1.30555	6.19342	2.00014e-07	0.00219169	ENSG00000186854
TMEM160	-1.59343	4.70717	4.12703e-07	0.00339169	ENSG00000130748
SNORA57	-4.10279	3.22162	5.22322e-07	0.00343406	ENSG00000206597
C1QTNF4	-1.61641	4.51241	7.99077e-07	0.00437801	ENSG00000172247
COX8A	-1.3404	4.75269	1.59366e-06	0.00710509	ENSG00000176340
LBHD1	-2.84272	3.96251	2.08762e-06	0.00710509	ENSG00000162194
SNORA73A	-2.4802	4.79593	2.29214e-06	0.00710509	ENSG00000274266
ZNF511-PRAP1	-1.05624	5.8968	2.3448e-06	0.00710509	ENSG00000283496
UNC45B	-1.82975	3.62824	2.44848e-06	0.00710509	ENSG00000141161
MIF-AS1	-1.23597	5.71864	2.80979e-06	0.00710509	ENSG00000218537
RPS10	-1.14251	4.67098	5.7201e-06	0.0125382	ENSG00000124614
UQCR11	-1.07694	4.78823	5.92748e-06	0.0125382	ENSG00000127540
NDUFB11	-1.18367	4.60664	6.484e-06	0.0125382	ENSG00000147123
FBLL1	-1.34804	4.17362	8.62385e-06	0.0157496	ENSG00000188573
INAFM1	-1.54307	3.35703	1.07619e-05	0.0168465	ENSG00000257704
SNORD3A	-2.26976	4.20707	1.3771e-05	0.0196824	ENSG00000263934
COX5B	-1.03443	6.57	1.4552e-05	0.019932	ENSG00000135940
COX6B1	-1.079	5.64533	1.52307e-05	0.0200271	ENSG00000126267
SNRPD2	-1.27206	4.91625	1.62942e-05	0.0206015	ENSG00000125743
GADD45GIP1	-1.07986	5.38208	2.06127e-05	0.0237351	ENSG00000179271
ALKBH7	-1.18879	3.83939	2.09387e-05	0.0237351	ENSG00000125652
C4ORF48	-1.43009	4.19113	2.58645e-05	0.0260488	ENSG00000243449
AP000866.5	-1.36531	4.73814	2.6821e-05	0.0260488	ENSG00000255045
AL121832.2	-2.62578	1.6839	2.87954e-05	0.0260488	ENSG00000273619
RNU1-67P	-3.62434	2.21669	2.92984e-05	0.0260488	ENSG00000207175
AP2S1	-1.07694	5.57432	2.98877e-05	0.0260488	ENSG00000042753
COX7A1	-1.70004	3.37162	3.01114e-05	0.0260488	ENSG00000161281
NDUFB7	-1.07174	5.10042	3.17734e-05	0.0267817	ENSG00000099795
MICOS13	-1.30746	3.53015	3.62941e-05	0.0280874	ENSG00000174917
RPL36	-1.0805	6.54041	3.6888e-05	0.0280874	ENSG00000130255
ISLR	-1.7582	2.80625	3.78185e-05	0.0280874	ENSG00000129009
AC034102.5	-1.02585	4.58547	3.80043e-05	0.0280874	ENSG00000257809
MTATP8P1	2.6042	2.42897	3.89099e-05	0.0280874	ENSG00000240409
PCSK1N	-1.44587	7.20379	4.05313e-05	0.0283486	ENSG00000102109
RPPH1	-1.99716	8.5373	4.4204e-05	0.0302733	ENSG00000277209
RPLP2	-1.19207	6.3703	4.56759e-05	0.030483	ENSG00000177600
FXYD7	-1.1319	5.17324	4.95989e-05	0.0315634	ENSG00000221946
SST	-1.75951	3.82955	5.13144e-05	0.0315634	ENSG00000157005
FP236383.3	-1.46695	8.30425	5.17801e-05	0.0315634	ENSG00000280441
RPLP1	-1.01343	7.07487	5.18488e-05	0.0315634	ENSG00000137818
RN7SL3	-2.2767	5.94667	5.89883e-05	0.0345224	ENSG00000278771
LAGE3	-1.15948	3.99939	5.99347e-05	0.0345224	ENSG00000196976
MT3	-1.11924	8.18571	6.20453e-05	0.0345224	ENSG00000087250
AC010931.2	-1.24262	3.65055	6.37556e-05	0.0345224	ENSG00000261543
SEZ6L2	-1.12826	6.44925	6.40607e-05	0.0345224	ENSG00000174938
HES4	-1.75373	3.44904	6.76005e-05	0.0352735	ENSG00000188290
SPDYE2	4.21493	1.98336	7.17292e-05	0.0364577	ENSG00000205238
RNU4-1	-2.10345	8.79451	7.2088e-05	0.0364577	ENSG00000200795
RMRP	-2.02192	6.57687	7.4094e-05	0.0369044	ENSG00000277027
RABAC1	-1.03527	5.06927	7.60197e-05	0.0372985	ENSG00000105404
CUTA	-1.01971	5.21876	7.81823e-05	0.0373916	ENSG00000112514
RNVU1-31	-2.39993	3.1539	7.91251e-05	0.0373916	ENSG00000270722
RPS28	-1.08704	5.8428	7.96219e-05	0.0373916	ENSG00000233927
EDF1	-1.04072	5.81495	8.98434e-05	0.0408796	ENSG00000107223
SNORA8	-2.24691	4.45893	9.078e-05	0.0408796	ENSG00000207304
HBA2	-1.7253	4.40666	9.67266e-05	0.0429688	ENSG00000188536
RNU1-28P	-2.96176	3.30898	0.000114864	0.0477966	ENSG00000206588

### Sheet: early.pdd.ctrl
	logFC	logCPM	PValue	FDR	mgid
HSPA1A	2.58399	6.70856	5.49578e-10	1.97854e-05	ENSG00000204389
RN7SL3	1.94262	6.56137	3.7373e-08	0.000376821	ENSG00000278771
SNORA73A	1.66525	4.89688	4.18679e-08	0.000376821	ENSG00000274266
HSPB1	1.94517	7.1597	1.13175e-07	0.000814885	ENSG00000106211
NEAT1	1.33994	7.91877	6.09642e-07	0.00313539	ENSG00000245532
HSPA1B	2.01637	4.16643	1.11013e-06	0.00436699	ENSG00000204388
SNORA8	1.55604	4.59435	1.1448e-06	0.00436699	ENSG00000207304
FERMT3	1.40077	3.32409	1.21302e-06	0.00436699	ENSG00000149781
SCARNA2	1.21793	7.30037	1.47961e-06	0.00484249	ENSG00000278249
SMTN	1.19009	4.68574	2.03797e-06	0.00611407	ENSG00000183963
SPINDOC	1.21099	4.0482	3.22857e-06	0.00830227	ENSG00000168005
RN7SL1	1.39224	7.51133	3.81629e-06	0.00915935	ENSG00000276168
SERPINH1	1.7429	4.24818	4.51873e-06	0.00920204	ENSG00000149257
HK3	1.19955	3.28682	4.60089e-06	0.00920204	ENSG00000160883
DNAJB1	1.61737	6.6108	5.44588e-06	0.0100694	ENSG00000132002
CARHSP1	1.05931	4.09947	5.59396e-06	0.0100694	ENSG00000153048
SIPA1	1.04907	4.03098	6.44302e-06	0.0110455	ENSG00000213445
SNORA57	2.28453	3.46115	7.32767e-06	0.0117129	ENSG00000206597
ZFP41	1.04612	3.55574	7.48302e-06	0.0117129	ENSG00000181638
MKNK2	1.18692	5.8084	9.46266e-06	0.0136266	ENSG00000099875
CDK2AP2	1.11491	4.66423	1.00625e-05	0.0139331	ENSG00000167797
TPH1	-1.61701	2.57442	1.13276e-05	0.0145645	ENSG00000129167
AC113189.3	2.76823	1.48183	2.22459e-05	0.0207309	ENSG00000263301
PPP1R26-AS1	1.16784	3.78883	2.24578e-05	0.0207309	ENSG00000225361
CRYAB	1.16279	7.48279	2.59584e-05	0.0223026	ENSG00000109846
AC051619.4	-1.26073	3.44542	2.6019e-05	0.0223026	ENSG00000259520
ESPN	1.06331	3.76257	3.4117e-05	0.0271703	ENSG00000187017
FOXA3	2.03157	1.67538	3.52302e-05	0.0271703	ENSG00000170608
C7ORF61	1.61399	2.40856	3.62261e-05	0.0271703	ENSG00000185955
LBHD1	1.49909	4.27261	3.86671e-05	0.0278411	ENSG00000162194
AC010531.1	1.11274	3.95688	4.18414e-05	0.0293471	ENSG00000131152
NR2F6	1.13586	4.92267	4.23891e-05	0.0293471	ENSG00000160113
AC008878.4	1.45652	3.42056	4.4075e-05	0.0299385	ENSG00000269371
DOK3	1.04244	3.0814	4.78429e-05	0.0313096	ENSG00000146094
TNK1	1.40929	2.61994	4.88954e-05	0.0313096	ENSG00000174292
OR52A5	-2.32868	1.88762	5.45e-05	0.0328355	ENSG00000171944
KLHL17	1.12649	3.46655	5.57987e-05	0.0328355	ENSG00000187961
AC022400.5	1.0908	4.19919	5.93554e-05	0.0328747	ENSG00000272916
RPPH1	1.5599	8.84066	7.27047e-05	0.0363534	ENSG00000277209
STIP1	1.03074	6.06547	7.446e-05	0.0366518	ENSG00000168439
FGF17	1.20305	4.10382	7.96961e-05	0.0372642	ENSG00000158815
RN7SL471P	1.40558	4.19162	7.97017e-05	0.0372642	ENSG00000263426
SLC25A41	1.19581	2.86142	8.19767e-05	0.0378365	ENSG00000181240
CEL	1.45602	2.42957	8.57212e-05	0.0386189	ENSG00000170835
PARD6G-AS1	1.00002	3.79403	9.06543e-05	0.0398005	ENSG00000267270
AC092118.2	2.28725	1.54747	0.000105057	0.0442187	ENSG00000276166
MTND2P28	1.05399	6.78783	0.000106995	0.0442187	ENSG00000225630
RNU12	2.19521	3.83908	0.000108087	0.0442187	ENSG00000276027
OR8J3	-3.37897	1.43068	0.000125654	0.0497107	ENSG00000167822
PCOLCE	1.29756	2.55845	0.000132836	0.0498409	ENSG00000106333
AC009053.3	1.34627	3.16033	0.000137059	0.0498409	ENSG00000261170

### Sheet: late.pdd.ctrl
	logFC	logCPM	PValue	FDR	mgid
FP671120.7	-1.69342	6.69813	8.81789e-07	0.0295814	ENSG00000281383
