## Supplementary material for "Dissecting the molecular landscape of Parkinson’s disease and Parkinson’s disease dementia using highly efficient snRNA-seq (HIF-snRNA-seq)": All-tablrs: early-astrocyte.xlsx

### Sheet: unique.braak
gname	ensemblID
AL133475.1	ENSG00000287816
STEAP4	ENSG00000127954
CR1L	ENSG00000197721
AC011473.1	ENSG00000268390
FAM167A	ENSG00000154319
SULT6B1	ENSG00000138068
SCHIP1	ENSG00000151967
AGTR2	ENSG00000180772
LINC01350	ENSG00000228309
C4orf36	ENSG00000163633
GBP5	ENSG00000154451
RPS5P2	ENSG00000224598
LINC01033	ENSG00000249069
BPGM	ENSG00000172331
AC068616.2	ENSG00000287026
AC244205.1	ENSG00000240040
AC069499.1	ENSG00000241634
AL592164.1	ENSG00000261435
RBM14	ENSG00000239306
IRGQ	ENSG00000167378
RNA5SP130	ENSG00000201301
PRG4	ENSG00000116690
AC025428.1	ENSG00000224504
AC078814.1	ENSG00000257235
AP003550.1	ENSG00000254236
LINC02013	ENSG00000228730
EPPIN-WFDC6	ENSG00000249139
NSRP1P1	ENSG00000235613
RPL10AP1	ENSG00000244691
AC048338.2	ENSG00000284934
EED	ENSG00000074266
NGF-AS1	ENSG00000228035
AC095038.4	ENSG00000286477
HMGN2P40	ENSG00000260602
TARDBP	ENSG00000120948
RN7SL803P	ENSG00000272197
AC091133.2	ENSG00000238804
AC145285.1	ENSG00000240634
OR4A21P	ENSG00000181943
RNU6-550P	ENSG00000212359
AL158070.1	ENSG00000228317
OLIG3	ENSG00000177468
AC109129.1	ENSG00000285780
AC073046.2	ENSG00000271536
VWA5B1	ENSG00000158816
AC118754.2	ENSG00000262921
AC006372.1	ENSG00000223872
SLC46A2	ENSG00000119457
ACTG1P22	ENSG00000271615
AC090679.3	ENSG00000285191
PHOX2B-AS1	ENSG00000250467
LINC02275	ENSG00000248319
PCDHA10	ENSG00000250120
AC041005.1	ENSG00000287185
SIX3	ENSG00000138083
AL591506.1	ENSG00000286536
U73169.1	ENSG00000213600
AC092894.1	ENSG00000243081
AC083864.3	ENSG00000261184
ANXA2P3	ENSG00000216740
PSAPL1	ENSG00000178597
TRPC7-AS1	ENSG00000248211
AC092747.2	ENSG00000256625
AC068483.1	ENSG00000238277
AC011370.1	ENSG00000287630
AL008638.2	ENSG00000236858
AC006305.3	ENSG00000267732
SMG7-AS1	ENSG00000232860
AC022325.2	ENSG00000286494
AC009159.4	ENSG00000279378
ANKRD19P	ENSG00000187984
LINC01831	ENSG00000225765
RBM46	ENSG00000151962
AC137834.2	ENSG00000276727
BPI	ENSG00000101425
CXCR3	ENSG00000186810
AC012574.1	ENSG00000253471
AC063977.3	ENSG00000268595
AL355112.1	ENSG00000257472
GET1	ENSG00000182093
AL713998.4	ENSG00000287557
AC122713.2	ENSG00000278965
CES5A	ENSG00000159398
LINC01526	ENSG00000224995
AL390774.2	ENSG00000230826
DNLZ	ENSG00000213221
THEMIS3P	ENSG00000229442
AL627422.2	ENSG00000285159
AL121888.1	ENSG00000286063
LINC01905	ENSG00000267057
MTCO1P9	ENSG00000251223
OR7E11P	ENSG00000254447
AL353572.4	ENSG00000287750
RPL39P5	ENSG00000214289
LARGE2	ENSG00000165905
RBM22P13	ENSG00000261284
MT1A	ENSG00000205362
MCCC2	ENSG00000131844
PCOTH	ENSG00000205861
AL138716.1	ENSG00000286805
AC087897.1	ENSG00000257645
AL050349.1	ENSG00000229188
MUC15	ENSG00000169550
AL390755.3	ENSG00000287575
LINC01810	ENSG00000237266
AC024651.3	ENSG00000287000
FO393419.3	ENSG00000243659
NOC2LP1	ENSG00000213225
PTMAP8	ENSG00000243014
AC140118.2	ENSG00000287792
LINC01431	ENSG00000232645
MYOG	ENSG00000122180
TRHR	ENSG00000174417
SOCS5	ENSG00000171150
TRIM77	ENSG00000214414
AC025822.1	ENSG00000227101
AC022809.1	ENSG00000265984
AL389886.1	ENSG00000252096
AL357972.1	ENSG00000286109
AL008638.3	ENSG00000279440
HMGB1P18	ENSG00000236407
AOC3	ENSG00000131471
RFT1	ENSG00000163933
RAB4B	ENSG00000167578
AL157373.1	ENSG00000225102
OR8G3P	ENSG00000255425
GNAI2P2	ENSG00000231957
DENND5B-AS1	ENSG00000255867
ICOS	ENSG00000163600
OR4A18P	ENSG00000254637
LINC02127	ENSG00000261637
AC098850.4	ENSG00000272815
SDHAF2	ENSG00000167985
AL356274.2	ENSG00000279511
LINC02372	ENSG00000249873
AGBL1-AS1	ENSG00000260125
AC090415.1	ENSG00000265639
AC006364.1	ENSG00000287554
ZNF510	ENSG00000081386
C9orf131	ENSG00000174038
AC090338.1	ENSG00000287993
AL392003.2	ENSG00000230739
H4C1	ENSG00000278637
AC008149.1	ENSG00000258177
AC082651.3	ENSG00000243491
C6orf136	ENSG00000204564
FNDC8	ENSG00000073598
PON1	ENSG00000005421
LINC02765	ENSG00000234476
AC009269.2	ENSG00000259532
AC007130.1	ENSG00000286478
AC022498.1	ENSG00000234238
AL358215.2	ENSG00000282887
IL36RN	ENSG00000136695
ALG1L	ENSG00000189366
CIAPIN1P	ENSG00000263846
LINC01667	ENSG00000280081
AC005300.1	ENSG00000236325
CENPNP1	ENSG00000233671
AC093817.1	ENSG00000249275
AC006548.3	ENSG00000285045
DSCAS	ENSG00000265888
AL512638.3	ENSG00000287103
SPINK2	ENSG00000128040
AC090099.1	ENSG00000255470
CKAP2L	ENSG00000169607
AGXT	ENSG00000172482
NR1I2	ENSG00000144852
OSR2	ENSG00000164920
ZNF603P	ENSG00000216901
LINC01543	ENSG00000263862
CELA1	ENSG00000139610
RN7SL578P	ENSG00000239228
AC009831.1	ENSG00000263823
AF222684.1	ENSG00000288536
MYO7A	ENSG00000137474
LEPROT	ENSG00000213625
NAT2	ENSG00000156006
QTRT1P1	ENSG00000270524
STRC	ENSG00000242866
AC032019.2	ENSG00000265935
RPL21P1	ENSG00000214760
BX284668.6	ENSG00000272426
AC092079.2	ENSG00000286495
TIMM8A	ENSG00000126953
TMEM274P	ENSG00000283611
USP9YP22	ENSG00000224408
AP003100.1	ENSG00000254626
AC091868.2	ENSG00000249293
AC009318.2	ENSG00000273680
CNIH3-AS1	ENSG00000229400
AC092652.1	ENSG00000257277
AL731577.1	ENSG00000226899
KRT73-AS1	ENSG00000257495
AC005229.4	ENSG00000273314
AC010132.1	ENSG00000231539
AL162419.1	ENSG00000228322
SUPT20HL2	ENSG00000223611
AP003500.1	ENSG00000281386
AC061709.2	ENSG00000276487
AL512638.1	ENSG00000226973
AL031985.4	ENSG00000284677
KRT79	ENSG00000185640
AC108066.2	ENSG00000286965
VTCN1	ENSG00000134258
AL035670.1	ENSG00000236466
NCF4-AS1	ENSG00000183822
CYP4B1	ENSG00000142973
AC016180.2	ENSG00000261077
LINC02404	ENSG00000257893
AL353795.1	ENSG00000215198
AL139142.1	ENSG00000238272
PANK1	ENSG00000152782
AL591767.1	ENSG00000258400
PTP4A1P2	ENSG00000255807
RPL19P1	ENSG00000226217
AL353719.1	ENSG00000260475
CLLU1-AS1	ENSG00000205057
AC006210.2	ENSG00000238247
NEMP1	ENSG00000166881
AL359555.3	ENSG00000285144
AC007092.1	ENSG00000285673
C9orf62	ENSG00000178243
LAMP5-AS1	ENSG00000225988
POMC	ENSG00000115138
EDDM3A	ENSG00000181562
RBMY3AP	ENSG00000231436
RNA5SP343	ENSG00000284736
SLC6A2	ENSG00000103546
AL079307.1	ENSG00000258535
AC068946.2	ENSG00000284820
AL354712.1	ENSG00000259961
RNU6-161P	ENSG00000199921
AL031767.2	ENSG00000286368
AL022724.3	ENSG00000287593
UGT2B11	ENSG00000213759
CENPBD1	ENSG00000177946
IGSF10	ENSG00000152580
ATP5PBP7	ENSG00000261424
LYNX1-SLURP2	ENSG00000284505
LDHAP2	ENSG00000235674
AL158038.1	ENSG00000286395
DEFB116	ENSG00000215545
AC022325.1	ENSG00000249411
AL049714.1	ENSG00000244535
LINC02186	ENSG00000261856
AL390066.3	ENSG00000286276
AC023794.3	ENSG00000250654
SNRPD3	ENSG00000100028
IL1A	ENSG00000115008
MX1	ENSG00000157601
AL353796.1	ENSG00000259994
AP002851.1	ENSG00000283959
AL158063.1	ENSG00000276957
AL049781.1	ENSG00000280281
NAMA	ENSG00000271086
RN7SL846P	ENSG00000242818
AC093610.1	ENSG00000286776
PLA2G2C	ENSG00000187980
AC078980.1	ENSG00000242029
OLFML1	ENSG00000183801
SLC17A2	ENSG00000112337
CSF2RB	ENSG00000100368
RPL31P50	ENSG00000231788
FRMPD3-AS1	ENSG00000227610
COQ9	ENSG00000088682
AC013762.1	ENSG00000255558
JMJD7-PLA2G4B	ENSG00000168970
SIRLNT	ENSG00000253802
AF240627.1	ENSG00000230233
RNU6-1145P	ENSG00000206973
RNU6-91P	ENSG00000272439
NPPA	ENSG00000175206
LINC00700	ENSG00000234962
AC104985.1	ENSG00000267746
CNMD	ENSG00000136110
AL109954.1	ENSG00000260202
ALLC	ENSG00000151360
AC142283.1	ENSG00000251704
AC135776.4	ENSG00000279165
CYLC2	ENSG00000155833
OR4K17	ENSG00000176230
LINC00934	ENSG00000281196
OR2V1	ENSG00000185372
PRDM5	ENSG00000138738
AC103808.6	ENSG00000266743
TINAG	ENSG00000137251
TRIM48	ENSG00000150244
AL157911.1	ENSG00000258553
AC027237.3	ENSG00000259426
AP001554.1	ENSG00000270403
EPYC	ENSG00000083782
AC245054.1	ENSG00000223679
PGLYRP1	ENSG00000008438
SULT1D1P	ENSG00000236959
RAF1P1	ENSG00000250040
PTX3	ENSG00000163661
AC109495.1	ENSG00000260945
ZMYM4-AS1	ENSG00000227409
VCAM1	ENSG00000162692
AL020998.1	ENSG00000226664
FHAD1	ENSG00000142621
AC026471.5	ENSG00000277543
AC068993.1	ENSG00000257564
MCAT	ENSG00000100294
MTCO2P4	ENSG00000253977
TCP10L2	ENSG00000166984
AC005837.1	ENSG00000261335
AC008780.1	ENSG00000287709
AC022272.1	ENSG00000250027
SYNCRIP	ENSG00000135316
ZNF132	ENSG00000131849
AL132986.1	ENSG00000287913
AC016910.1	ENSG00000232377
AL355312.5	ENSG00000285991
AL451069.3	ENSG00000234311
AC005823.1	ENSG00000249658
RNF17	ENSG00000132972
ZXDA	ENSG00000198205
INO80-AS1	ENSG00000259521
AC009623.1	ENSG00000253100
TOLLIP-AS1	ENSG00000255153
VNN1	ENSG00000112299
AC092691.2	ENSG00000240393
AC099332.2	ENSG00000286996
AC093884.1	ENSG00000286239
AC092535.5	ENSG00000273179
LINC01162	ENSG00000232790
AP003498.1	ENSG00000254972
LINC01560	ENSG00000196741
CASC17	ENSG00000260785
LINC02264	ENSG00000229565
GSTA9P	ENSG00000243236
AC106771.1	ENSG00000248783
RPL5P12	ENSG00000242697
AL031587.1	ENSG00000222044
AL606500.1	ENSG00000287064
LINC01722	ENSG00000233048
SLC22A12	ENSG00000197891
PRR13	ENSG00000205352
AMBN	ENSG00000178522
AC026992.1	ENSG00000259504
OR4D9	ENSG00000172742
AC025917.1	ENSG00000260618
NUPR2	ENSG00000185290
AC099654.4	ENSG00000274299
LINC02578	ENSG00000235201
PNMT	ENSG00000141744
RN7SL807P	ENSG00000243125
AL121574.1	ENSG00000225945
AC034232.1	ENSG00000250583
AC111198.1	ENSG00000248939
CCDC34P1	ENSG00000250556
CENPIP1	ENSG00000224778
SGMS1-AS1	ENSG00000226200
AC078777.1	ENSG00000235872
ATP5PBP4	ENSG00000214025
AC082650.1	ENSG00000250193
AC117386.2	ENSG00000243944
HM13-AS1	ENSG00000230613
MIR23B	ENSG00000207563
AC087623.1	ENSG00000255201
AC010275.1	ENSG00000248268
CCDC39-AS1	ENSG00000243187
AC026120.1	ENSG00000278399
LINC02104	ENSG00000271334
TRBV21OR9-2	ENSG00000183938
AL121768.1	ENSG00000274492
CR381653.1	ENSG00000278932
AL079338.1	ENSG00000286546
AC012494.2	ENSG00000229494
AC106870.3	ENSG00000288553
DBT	ENSG00000137992
AL445074.1	ENSG00000259149
OR6C2	ENSG00000179695
RNU6-1141P	ENSG00000201390
AC025445.1	ENSG00000248185
PTGR2	ENSG00000140043
AL135923.2	ENSG00000231902
AL161935.1	ENSG00000223834
ZSCAN22	ENSG00000182318
AC034159.2	ENSG00000286580
AC009145.4	ENSG00000280274
SIAH3	ENSG00000215475
GIP	ENSG00000159224
LINC02443	ENSG00000256115
ADAD1	ENSG00000164113
AL023495.1	ENSG00000235303
LINC00644	ENSG00000259142
AC019155.2	ENSG00000219445
AC005899.6	ENSG00000274341
SLC39A12-AS1	ENSG00000226083
LINC01108	ENSG00000226673
GMNN	ENSG00000112312
LINC02177	ENSG00000261617
ZNF541	ENSG00000118156
AC068831.3	ENSG00000259661
AC099792.1	ENSG00000231252
AC106818.1	ENSG00000278905
AL355613.1	ENSG00000227215
AC103858.3	ENSG00000286488
FADS2B	ENSG00000274150
AL513548.2	ENSG00000271071
AP002793.1	ENSG00000285656
AC138356.2	ENSG00000233170
PKP1	ENSG00000081277
TSPAN11	ENSG00000110900
LINC02849	ENSG00000285768
AL158151.4	ENSG00000268707
C7	ENSG00000112936
AL136981.2	ENSG00000275318
HDAC4-AS1	ENSG00000222020
KCNK18	ENSG00000186795
AL158214.2	ENSG00000286859
DERL1	ENSG00000136986
AL355999.1	ENSG00000287808
VN1R107P	ENSG00000268545
LECT2	ENSG00000145826
SEZ6L-AS1	ENSG00000224192
GNAT1	ENSG00000114349
LINC00638	ENSG00000258701
AC135721.1	ENSG00000267681
AC116003.1	ENSG00000264116
OXER1	ENSG00000162881
ZNF454	ENSG00000178187
LINC00498	ENSG00000248397
XAGE2	ENSG00000155622
AC112907.3	ENSG00000263826
AF287957.1	ENSG00000271743
CLUHP10	ENSG00000282511
AC008667.2	ENSG00000250692
AC000061.1	ENSG00000083622
AL356157.1	ENSG00000234580
AL008723.2	ENSG00000273325
CCNT2-AS1	ENSG00000224043
AL078622.1	ENSG00000286381
AL356295.1	ENSG00000287722
PHOX2A	ENSG00000165462
LINC01892	ENSG00000265514
FETUB	ENSG00000090512
LINC00689	ENSG00000231419
SLAMF9	ENSG00000162723
AC080089.2	ENSG00000286241
AC009185.1	ENSG00000253653
AC018558.3	ENSG00000261445
AL731569.1	ENSG00000227896
LINC00686	ENSG00000237687
AL360007.1	ENSG00000237494
NUAK2	ENSG00000163545
AC024451.2	ENSG00000253330
MIR4449	ENSG00000264585
AL136116.3	ENSG00000217648
AC004704.1	ENSG00000249815
AC034236.3	ENSG00000272265
CXCL12	ENSG00000107562
AC087164.2	ENSG00000279428
NPTN-IT1	ENSG00000281183
AC008514.1	ENSG00000253348
DRGX	ENSG00000165606
AC094105.2	ENSG00000248736
LINC01593	ENSG00000231221
AL359852.2	ENSG00000287903
AC018557.3	ENSG00000287965
AC008676.3	ENSG00000285868
IL17F	ENSG00000112116
AC110926.1	ENSG00000286400
AC007541.1	ENSG00000260329
AC104984.2	ENSG00000265394
RPS6P20	ENSG00000226356
AC015983.2	ENSG00000234418
AC130448.2	ENSG00000279554
AC092329.4	ENSG00000284428
HTR3A	ENSG00000166736
AL022322.2	ENSG00000279080
OR52A5	ENSG00000171944
CXCL3	ENSG00000163734
CCDC116	ENSG00000161180
PRICKLE2-AS2	ENSG00000241101
ST6GALNAC4P1	ENSG00000233469
LINC00838	ENSG00000261683
FAM161B	ENSG00000156050
AC022467.2	ENSG00000286947
ELF3	ENSG00000163435
AC008945.1	ENSG00000272234
RHOA-IT1	ENSG00000235908
RN7SL261P	ENSG00000277762
AC005394.2	ENSG00000283403
AC090286.1	ENSG00000196893
AC009955.2	ENSG00000267919
AC091860.2	ENSG00000251125
MED25	ENSG00000104973
AC114814.1	ENSG00000226542
PGA5	ENSG00000256713
BHLHA9	ENSG00000205899
ACADL	ENSG00000115361
FKBP7	ENSG00000079150
AL136040.1	ENSG00000273783
RASSF10	ENSG00000189431
AC023442.3	ENSG00000255279
KRT17P7	ENSG00000205215
OR4K2	ENSG00000165762
AL138479.2	ENSG00000287156
RNU6-607P	ENSG00000223215
AC078820.2	ENSG00000286259
CXCL17	ENSG00000189377
C6orf118	ENSG00000112539
CASP14	ENSG00000105141
AC090791.1	ENSG00000254526
AKT1S1	ENSG00000204673
PRAMEF15	ENSG00000204501
BMP15	ENSG00000130385
SLC39A4	ENSG00000147804
AC022148.1	ENSG00000180458
AC145098.1	ENSG00000248996
OXGR1	ENSG00000165621
NOA1	ENSG00000084092
EFEMP1	ENSG00000115380
AC244034.2	ENSG00000261000
AL356423.1	ENSG00000271437
LINC01007	ENSG00000233123
LINC02845	ENSG00000253644
AC123786.3	ENSG00000286727
RRS1	ENSG00000179041
AC139103.1	ENSG00000255000
UGT2A1	ENSG00000173610
AL356108.1	ENSG00000236230
PRR9	ENSG00000203783
AC097652.1	ENSG00000250658
HSP90AA6P	ENSG00000181359
AGGF1P8	ENSG00000261752
CCN6	ENSG00000112761
AL355607.1	ENSG00000228216
AC092484.1	ENSG00000225107
AF015262.1	ENSG00000234703
AC093835.1	ENSG00000251298
RN7SL165P	ENSG00000241188
AC099754.1	ENSG00000225386
AC239803.1	ENSG00000273059
RN7SL711P	ENSG00000276047
DHRSX	ENSG00000169084
AC006141.1	ENSG00000264895
RPL12P44	ENSG00000227123
CDPF1P1	ENSG00000227799
LINC02005	ENSG00000242741
OTOP3	ENSG00000182938
AC016573.1	ENSG00000253968
RSU1P1	ENSG00000230425
AC005008.2	ENSG00000237896
SCARNA10	ENSG00000239002
AC092127.2	ENSG00000270124
AC098583.2	ENSG00000251516
VDAC1P5	ENSG00000270858
AC008798.3	ENSG00000286867
LRRC52	ENSG00000162763
AC118344.1	ENSG00000205041
AC092819.2	ENSG00000286578
DRC7	ENSG00000159625
AC005332.2	ENSG00000267731
MAGEA4-AS1	ENSG00000229967
NF1P6	ENSG00000224435
AC011853.2	ENSG00000255206
AC100834.2	ENSG00000287973
LINC02651	ENSG00000235645
SLC16A8	ENSG00000100156
AL358074.1	ENSG00000229582
AC006486.2	ENSG00000279539
AC004941.1	ENSG00000228151
AL160287.1	ENSG00000236894
ZFRP1	ENSG00000234570
AC002543.1	ENSG00000235945
AC010761.3	ENSG00000265205
AC073130.3	ENSG00000279086
AC007728.2	ENSG00000261644
AC016355.1	ENSG00000270964
AC110774.1	ENSG00000279013
RPS26P42	ENSG00000232437
Z84468.2	ENSG00000287225
LINC00305	ENSG00000179676
NOD2	ENSG00000167207
ARHGAP25	ENSG00000163219
PCNPP4	ENSG00000237089
LINC02400	ENSG00000257784
LYZL4	ENSG00000157093
SULT1C2P1	ENSG00000237223
NDUFB4P11	ENSG00000259374
FAM86LP	ENSG00000242731
TCTEX1D1	ENSG00000152760
PAQR9-AS1	ENSG00000241570
MS4A6E	ENSG00000166926
VAMP2	ENSG00000220205
AK4P3	ENSG00000233381
AL096701.3	ENSG00000240591
RPS4XP15	ENSG00000240721
CR383656.10	ENSG00000257959
INCA1	ENSG00000196388
AL121612.2	ENSG00000285205
AC099328.2	ENSG00000240842
AC027544.2	ENSG00000256588
SPANXN3	ENSG00000189252
ZNF396	ENSG00000186496
PCAT14	ENSG00000280623
HMGB4	ENSG00000176256
LRRC77P	ENSG00000244227
DEFA3	ENSG00000239839
RPL18AP17	ENSG00000227952

### Sheet: ovl.braak.dprog
gname	ensemblID
AC009630.4	ENSG00000287535
TCHHL1	ENSG00000182898
TBC1D3	ENSG00000274611
AL355361.1	ENSG00000286858
AC008056.3	ENSG00000287118
CDC42EP3P1	ENSG00000268992
AC048383.1	ENSG00000259503
SH3BP1	ENSG00000100092
RNU6-487P	ENSG00000202300
H2AZP2	ENSG00000253173
AC121247.1	ENSG00000225399
DEFB128	ENSG00000185982
KRT18P50	ENSG00000219941
LINC02459	ENSG00000257476
BTBD9-AS1	ENSG00000226533
GPHB5	ENSG00000179600
SLC6A19	ENSG00000174358
ISCA1P2	ENSG00000229840
AL669841.1	ENSG00000233021
KRT128P	ENSG00000258120
AL358453.1	ENSG00000226324
SLC25A6	ENSG00000169100
RPS29P24	ENSG00000244253
LINC02683	ENSG00000254438
AC006277.1	ENSG00000279452
LINC01450	ENSG00000232458
LINC01627	ENSG00000224648
FOLR1	ENSG00000110195
AC008080.4	ENSG00000236494
HMGN1P7	ENSG00000239614
BMP10	ENSG00000163217
AC023644.1	ENSG00000253374
LYPD8	ENSG00000259823
ATXN3L	ENSG00000123594
AC000113.1	ENSG00000287685
AC092447.4	ENSG00000225488
RN7SL197P	ENSG00000276031
AL591222.2	ENSG00000270712
AL035698.1	ENSG00000216811
PIP4K2B	ENSG00000276293
AC016968.1	ENSG00000240562
DUTP7	ENSG00000250473
HMGN1P34	ENSG00000224755
ALDH3A1	ENSG00000108602
NKX1-2	ENSG00000229544
AC134980.2	ENSG00000284500
AC103831.1	ENSG00000253924
AL138895.1	ENSG00000235119
AC134669.1	ENSG00000265118
TNP2	ENSG00000178279
SAPCD2P1	ENSG00000213644
AC016825.1	ENSG00000232767
OR4C6	ENSG00000181903
AC021755.1	ENSG00000259239
SIGLEC18P	ENSG00000268581
GGPS1	ENSG00000152904
SAGE4P	ENSG00000224539

### Sheet: unique.dprog
gname	ensemblID
P4HA2-AS1	ENSG00000237714
RNU6-628P	ENSG00000222607
ADAT1	ENSG00000065457
ASMTL-AS1	ENSG00000236017
TMEM97	ENSG00000109084
KRT76	ENSG00000185069
AC010746.2	ENSG00000225979
OR5AN1	ENSG00000176495
AC011603.4	ENSG00000258283
AC020911.3	ENSG00000287961
AC096996.3	ENSG00000288026
CSN3	ENSG00000171209
AL050402.1	ENSG00000227880
AC124947.2	ENSG00000257512
DMRT2	ENSG00000173253
OR8X1P	ENSG00000255048
OR8D1	ENSG00000196341
ZNF230	ENSG00000159882
AC016642.1	ENSG00000248475
LINC00945	ENSG00000232539
AL360270.3	ENSG00000273010
AP000459.1	ENSG00000227716
AC105343.1	ENSG00000250704
AC092660.1	ENSG00000234877
AGGF1P6	ENSG00000259836
AL445438.1	ENSG00000286758
SYCE1L	ENSG00000205078
NECAP1	ENSG00000089818
AC005329.2	ENSG00000267755
OR1L6	ENSG00000171459
AC025031.1	ENSG00000257496
FABP5P10	ENSG00000213201
ODF3L1	ENSG00000182950
LINC02487	ENSG00000203688
HNRNPKP4	ENSG00000243547
AC021851.2	ENSG00000287621
KRT8P24	ENSG00000259500
RGS21	ENSG00000253148
AL358215.3	ENSG00000283999
ECEL1P1	ENSG00000204121
LINC01365	ENSG00000250772
PCNPP3	ENSG00000213344
AL022097.1	ENSG00000270174
AC117498.2	ENSG00000271547
LINC01519	ENSG00000237267
LINC01023	ENSG00000272523
AC012443.1	ENSG00000270776
AP003499.4	ENSG00000278953
AC019270.1	ENSG00000253932
AL023584.2	ENSG00000237851
LINC02113	ENSG00000249515
AC027369.3	ENSG00000254728
ELF2P4	ENSG00000225406
MAP10	ENSG00000212916
STC2	ENSG00000113739
PPP1R3D	ENSG00000132825
ITGB1BP2	ENSG00000147166
AP000619.1	ENSG00000225678
AC020914.1	ENSG00000268777
OSBPL9P2	ENSG00000254677
AC097375.2	ENSG00000249818
AC098680.2	ENSG00000287659
LMOD2	ENSG00000170807
AL365214.3	ENSG00000286914
AL391097.1	ENSG00000223492
GSTO3P	ENSG00000232829
FAM237B	ENSG00000283267
LINC01423	ENSG00000231231
RNF183	ENSG00000165188
PTCD2P2	ENSG00000234256
AP002478.1	ENSG00000266401
RPL39P	ENSG00000228601
CSHL1	ENSG00000204414
AL606490.6	ENSG00000234391
IRGC	ENSG00000124449
FOSL1	ENSG00000175592
AC009053.3	ENSG00000261170
LINC02448	ENSG00000257230
LHB	ENSG00000104826
AL512356.5	ENSG00000287459
RNU6-1106P	ENSG00000212147
PRKAG2-AS1	ENSG00000239911
AC091917.2	ENSG00000248876
OR5B21	ENSG00000198283
LIPF	ENSG00000182333
S100A9	ENSG00000163220
MFRP	ENSG00000235718
MTND4P11	ENSG00000234099
AC073632.1	ENSG00000287871
AC006445.3	ENSG00000286297
RPL30P3	ENSG00000223640
PHETA2	ENSG00000177096
HSPB1	ENSG00000106211
C1orf74	ENSG00000162757
TRERNA1	ENSG00000231265
AL390728.1	ENSG00000214144
AC010883.2	ENSG00000286796
CLIC3	ENSG00000169583
GPR78	ENSG00000155269
S100A7A	ENSG00000184330
TMEM81	ENSG00000174529
AC010207.1	ENSG00000260633
AC105275.2	ENSG00000261314
ST7-AS1	ENSG00000227199
ARPC1BP1	ENSG00000213081
AC022929.2	ENSG00000274281
AC006326.1	ENSG00000230785
AC012445.1	ENSG00000229550
F13B	ENSG00000143278
FO393412.1	ENSG00000278736
DDX19A	ENSG00000168872
MIR4314	ENSG00000264005
AC069549.2	ENSG00000287613
AC079779.1	ENSG00000227061
AC112220.2	ENSG00000271643
LINC02736	ENSG00000279243
LINC01432	ENSG00000234435
AC073476.2	ENSG00000261096
REG1B	ENSG00000172023
RN7SL513P	ENSG00000239821
AC127070.2	ENSG00000250790
AC025171.4	ENSG00000272144
AF230666.1	ENSG00000223697
BZW1P1	ENSG00000236686
MTND5P8	ENSG00000230999
CST13P	ENSG00000204663
YBX1P10	ENSG00000213866
AL031733.2	ENSG00000241666
LINC02515	ENSG00000250620
LINC02368	ENSG00000256659
AC124319.2	ENSG00000276863
AC004921.1	ENSG00000273341
TOMM20L	ENSG00000196860
KRT3	ENSG00000186442
AC099654.10	ENSG00000284221
AC093330.1	ENSG00000266844
AL391557.1	ENSG00000287980
AL592146.1	ENSG00000261065
AL357143.1	ENSG00000229961
MIR1323	ENSG00000221017
AL162727.3	ENSG00000282897
AC007992.2	ENSG00000271349
ZNF250	ENSG00000196150
YBX1P6	ENSG00000213539
AC108718.1	ENSG00000239941
AP002008.4	ENSG00000286028
TPTE2P4	ENSG00000215506
AC099654.2	ENSG00000235095
AL031666.2	ENSG00000267882
AC016583.2	ENSG00000287367
OR10AA1P	ENSG00000180409
AC020604.1	ENSG00000279254
AC003986.2	ENSG00000232821
AC008549.1	ENSG00000248709
AL118558.2	ENSG00000259013
NSG1	ENSG00000168824
ADAMTS7P1	ENSG00000274376
NXPE2P1	ENSG00000255982
AC006499.4	ENSG00000250573
LAMB2	ENSG00000172037
AL445235.1	ENSG00000235143
LINC00892	ENSG00000233093
KLF15	ENSG00000163884
IFITM3P3	ENSG00000196114
GBP4	ENSG00000162654
RPS3AP41	ENSG00000239481
AC006159.1	ENSG00000235427
SERPINB8P1	ENSG00000217707
SPATA2P1	ENSG00000228319
IGHVII-78-1	ENSG00000253674
AC100805.1	ENSG00000286878
AL358177.1	ENSG00000287531
CHRM3-AS1	ENSG00000234601
RARRES2P8	ENSG00000259996
AC022400.6	ENSG00000279088
AC117386.1	ENSG00000241048
AL357033.2	ENSG00000223669
SIGLEC8	ENSG00000105366
AP001442.1	ENSG00000233783
HPX	ENSG00000110169
CDK11A	ENSG00000008128
AP002856.1	ENSG00000227125
KRT18P58	ENSG00000254831
MRGPRF-AS1	ENSG00000256508
TFAP2A-AS2	ENSG00000285278
AP005205.3	ENSG00000279479
CD22	ENSG00000012124
AL590326.1	ENSG00000279140
ARHGEF18	ENSG00000104880
AC005082.1	ENSG00000226816
AL160408.5	ENSG00000272362
KRT18P65	ENSG00000215807
LEAP2	ENSG00000164406
F7	ENSG00000057593
AC020909.2	ENSG00000268518
AC005045.2	ENSG00000276185
AC104809.2	ENSG00000233392
TMEM79	ENSG00000163472
IL27RA	ENSG00000104998
AL731532.1	ENSG00000279910
AC108206.1	ENSG00000260303
AP001999.3	ENSG00000286374
CYP4F12	ENSG00000186204
LYPLA1P2	ENSG00000251483
LINC02508	ENSG00000251619
WASH4P	ENSG00000234769
OR13D3P	ENSG00000188712
AC022517.1	ENSG00000267550
AC132825.4	ENSG00000266885
AC078828.1	ENSG00000243296
TMED11P	ENSG00000215367
AC005592.1	ENSG00000261757
TRAV8-6	ENSG00000211795
CPN1	ENSG00000120054
AC021188.1	ENSG00000230747
LINC01126	ENSG00000279873
RPS3AP50	ENSG00000243864
AC022001.2	ENSG00000271716
IL6	ENSG00000136244
CSF3	ENSG00000108342
LINC01544	ENSG00000260440
AC093422.1	ENSG00000213041
AC003098.1	ENSG00000267604
HSP90AB2P	ENSG00000205940
AC131953.2	ENSG00000287182
ARC	ENSG00000198576
AC133485.3	ENSG00000260575
COLCA2	ENSG00000214290
LINC02846	ENSG00000260193
CD300LB	ENSG00000178789
AL157834.3	ENSG00000274691
RN7SKP149	ENSG00000199878
