## Supplementary material for "Dissecting the molecular landscape of Parkinson’s disease and Parkinson’s disease dementia using highly efficient snRNA-seq (HIF-snRNA-seq)": All-tablrs: early-endothelial.xlsx

### Sheet: unique.braak
gname	ensemblID
AL390208.1	ENSG00000271730
ZMYND15	ENSG00000141497
FAM198B-AS1	ENSG00000248429
WNT3A	ENSG00000154342
SULT1B1	ENSG00000173597
RNF17	ENSG00000132972
AC125634.1	ENSG00000223602
AC079610.2	ENSG00000272519
AL592156.1	ENSG00000286475
ADAMTS19-AS1	ENSG00000249421
AC011389.2	ENSG00000248965
OR2G6	ENSG00000188558
KMT2E-AS1	ENSG00000239569
AC092979.2	ENSG00000287198
RPS2P25	ENSG00000241965
IBA57-DT	ENSG00000203684
AP000696.1	ENSG00000231324
AL160274.1	ENSG00000279083
AC104667.2	ENSG00000234949
AC064801.1	ENSG00000278017
AC127070.3	ENSG00000255703
RPL31P11	ENSG00000213075
CSF2	ENSG00000164400
AC007495.1	ENSG00000260041
AP002433.2	ENSG00000285696
AC009716.2	ENSG00000280205
SLC52A3	ENSG00000101276
OR4D9	ENSG00000172742
LINC02682	ENSG00000254661
AC006511.1	ENSG00000240739
LINC00534	ENSG00000253394
SERPINA12	ENSG00000165953
OR10AB1P	ENSG00000176716
RPS10P18	ENSG00000229455
LCE5A	ENSG00000186207
AL035653.1	ENSG00000288548
LINC01293	ENSG00000230836
AC120024.1	ENSG00000260369
SLC25A6P6	ENSG00000218870
AL512506.3	ENSG00000281883
AC078777.1	ENSG00000235872
PHBP11	ENSG00000227621
AC109129.1	ENSG00000285780
CR769776.2	ENSG00000229156
SH3BP1	ENSG00000100092
PPP1R15B	ENSG00000158615
PSD4	ENSG00000125637
PRSS57	ENSG00000185198
LINC02703	ENSG00000257067
ITPRIP-AS1	ENSG00000228261
LINC01147	ENSG00000258826
AC084782.2	ENSG00000261823
ZNF674-AS1	ENSG00000230844
AC006042.2	ENSG00000233264
AC068389.2	ENSG00000255289
AL360020.1	ENSG00000286834
AL451046.1	ENSG00000219302
AL359208.1	ENSG00000287996
AC243965.2	ENSG00000275552
SCGB3A2	ENSG00000164265
AC027779.1	ENSG00000254927
AJ006995.1	ENSG00000234083
LINC01191	ENSG00000234199
AL391883.1	ENSG00000235434
AC008267.7	ENSG00000279785
LINC00702	ENSG00000233117
AC005786.2	ENSG00000267231
GUCY2F	ENSG00000101890
CXCL1	ENSG00000163739
AP005210.1	ENSG00000263797
AC109326.1	ENSG00000279602
AC140847.1	ENSG00000255628
OTOR	ENSG00000125879
AC087241.2	ENSG00000257023
AL513285.1	ENSG00000226208
AP003068.4	ENSG00000278952
OR4C2P	ENSG00000182565
LINC01915	ENSG00000265485
LINC02379	ENSG00000251649
AC009159.4	ENSG00000279378
AL773524.1	ENSG00000277869
IHH	ENSG00000163501
PKD1L1	ENSG00000158683
AC007193.2	ENSG00000269124
AC130469.1	ENSG00000267986
BOLA3P2	ENSG00000267332
AP005210.2	ENSG00000287834
AC006390.1	ENSG00000251638
AC078880.2	ENSG00000257726
LINC01571	ENSG00000260057
CLCA1	ENSG00000016490
AL589787.1	ENSG00000287326
AC004900.1	ENSG00000285518
HCAR1	ENSG00000196917
AL357793.2	ENSG00000237011
LINC00954	ENSG00000228784
LINC01224	ENSG00000269416
CD5	ENSG00000110448
AC016644.1	ENSG00000235635
AL354811.1	ENSG00000278177
OR4K5	ENSG00000176281
HLTF-AS1	ENSG00000239718
CLEC4F	ENSG00000152672
LINC01922	ENSG00000259779
LINC02538	ENSG00000272549
AC090971.4	ENSG00000259556
AC093330.3	ENSG00000287680
AL353740.1	ENSG00000203434
LARGE2	ENSG00000165905
P2RX3	ENSG00000109991
SLC25A31	ENSG00000151475
KCNK18	ENSG00000186795
IGFBPL1	ENSG00000137142
AL158835.1	ENSG00000228021
AL033543.1	ENSG00000279175
SLC6A20	ENSG00000163817
AC015922.2	ENSG00000265519
CHODL-AS1	ENSG00000231755
DAPP1	ENSG00000070190
AC090772.2	ENSG00000265204
CD163	ENSG00000177575
RPL6P25	ENSG00000213270
AL035250.1	ENSG00000225129
AC010285.1	ENSG00000249412
AC026433.1	ENSG00000287940
SNORD94	ENSG00000208772
ADAMTS5	ENSG00000154736
AC092042.1	ENSG00000227245
SNORD59A	ENSG00000207031
TRIM77	ENSG00000214414
AL049651.1	ENSG00000230492
LINC01366	ENSG00000235172
NPS	ENSG00000214285
AL137077.1	ENSG00000235018
FLCN	ENSG00000154803
AL442663.2	ENSG00000258448
AC090109.1	ENSG00000258115
AC093524.1	ENSG00000260255
AC136628.4	ENSG00000253652
TUBBP9	ENSG00000220586
AC079907.1	ENSG00000257222
AC007649.1	ENSG00000286678
RET	ENSG00000165731
AL121748.1	ENSG00000238258
OR52E3P	ENSG00000226157
AP000470.1	ENSG00000224018
RN7SL163P	ENSG00000266195
LINC02127	ENSG00000261637
AGGF1P1	ENSG00000214273
AC004125.1	ENSG00000201541
LINC01796	ENSG00000277527
AC093323.3	ENSG00000282742
GPR78	ENSG00000155269
AC078925.2	ENSG00000279128
WHSC1L2P	ENSG00000267253
AC110926.1	ENSG00000286400
AC105105.1	ENSG00000267257
HIGD1AP17	ENSG00000258886
AL118508.1	ENSG00000230387
RPS6P20	ENSG00000226356
AC008966.2	ENSG00000272123
LINC00865	ENSG00000232229
PON1	ENSG00000005421
AC073934.1	ENSG00000240790
AC093801.2	ENSG00000248480
AC012309.1	ENSG00000267360
LINC01703	ENSG00000225518
AL353730.1	ENSG00000287318
AKR1C7P	ENSG00000215267
AC082650.2	ENSG00000287748
AC093798.1	ENSG00000286829
ISY1	ENSG00000240682
AL592546.2	ENSG00000234393
AC003080.1	ENSG00000234358
RN7SKP100	ENSG00000223190
AP000844.2	ENSG00000238117
RNF103	ENSG00000239305
RANP7	ENSG00000226183
DCT	ENSG00000080166
CZIB	ENSG00000162384
SH2D4A	ENSG00000104611
CNTFR-AS1	ENSG00000237159
LHFPL1	ENSG00000182508
LINC02819	ENSG00000224943
PGBD4P8	ENSG00000229332
MTHFSD	ENSG00000103248
FXN	ENSG00000165060
MAPRE1P3	ENSG00000233204
AC016987.1	ENSG00000259620
CKAP2L	ENSG00000169607
SMARCC2	ENSG00000139613
SPRR2G	ENSG00000159516
AC233702.5	ENSG00000265265
AC004923.3	ENSG00000255230
RAD51D	ENSG00000185379
LINC02628	ENSG00000226412
ACP3	ENSG00000014257
AC019127.1	ENSG00000285577
LINC02207	ENSG00000258476
PMIS2	ENSG00000283758
AC087164.1	ENSG00000266677
PEX11G	ENSG00000104883
AC092803.2	ENSG00000286213
LINC01907	ENSG00000226125
AC103706.1	ENSG00000261220
AP003469.1	ENSG00000253355
SNORD7	ENSG00000207297
LINC02796	ENSG00000227016
AC025171.2	ENSG00000215068
AC005324.5	ENSG00000266261
BX537318.2	ENSG00000280424
AL513188.1	ENSG00000233848
PROX2	ENSG00000119608
AC104790.1	ENSG00000285998
RIBC1	ENSG00000158423
LINC01181	ENSG00000250929
PIWIL4	ENSG00000134627
OR51M1	ENSG00000184698
RHOXF1	ENSG00000101883
LINC01007	ENSG00000233123
TMPRSS6	ENSG00000187045
ITCH-AS1	ENSG00000236388
ANXA3	ENSG00000138772
AL118516.1	ENSG00000260708
CPA3	ENSG00000163751
LRP5L	ENSG00000100068
AL008730.1	ENSG00000286616
AC009965.1	ENSG00000234714
GPR52	ENSG00000203737
EPB42	ENSG00000166947
HCST	ENSG00000126264
AC008875.2	ENSG00000286656
ZC3HAV1L	ENSG00000146858
ERCC4	ENSG00000175595
CCKAR	ENSG00000163394
RPL26	ENSG00000161970
AC027541.1	ENSG00000253432
LINC02028	ENSG00000230102
CLN6	ENSG00000128973
LINC00485	ENSG00000258169
AL365440.2	ENSG00000236656
AC073349.4	ENSG00000287580
AL627230.2	ENSG00000277618
AL132640.2	ENSG00000259648
AL139351.3	ENSG00000287335
OTOP3	ENSG00000182938
NPC1L1	ENSG00000015520
AC133040.1	ENSG00000287567
AC096861.2	ENSG00000287207
PTGES3P2	ENSG00000217643
AC021066.1	ENSG00000257830
SRSF6	ENSG00000124193
AC090181.1	ENSG00000259652
AL592430.2	ENSG00000282121
KLF1	ENSG00000105610
IL7R	ENSG00000168685
AC096992.3	ENSG00000286915
UCP2	ENSG00000175567
AL590666.3	ENSG00000237588
TCP11	ENSG00000124678
MAFF	ENSG00000185022
CCER1	ENSG00000197651
AC068880.1	ENSG00000250316
AC008397.2	ENSG00000285188
GOLGA8S	ENSG00000261739
TMEM237	ENSG00000155755
EMC9	ENSG00000100908
LINC01817	ENSG00000231420
AC097375.3	ENSG00000251249
ZNF280C	ENSG00000056277
MZB1	ENSG00000170476
SMR3A	ENSG00000109208
AL356756.1	ENSG00000257120
AL132709.7	ENSG00000230805
LINC02040	ENSG00000243149
OR8J3	ENSG00000167822
AC020905.1	ENSG00000266928
PLAC4	ENSG00000280109
LINC02831	ENSG00000224173
FXYD1	ENSG00000266964
AL080284.1	ENSG00000224605
AC013402.2	ENSG00000231626
CBLL1	ENSG00000105879
AL031665.1	ENSG00000274269
PPM1B	ENSG00000138032
BORCS5	ENSG00000165714
RBM22P2	ENSG00000213411
AC243967.1	ENSG00000267881
LINC01594	ENSG00000225328
LINC01993	ENSG00000204277
AC073530.1	ENSG00000257083
DEPDC1-AS1	ENSG00000234264
AC097382.3	ENSG00000287104
CTSW	ENSG00000172543
AC097468.3	ENSG00000286606
LINC00989	ENSG00000250334
AL138830.1	ENSG00000226079
ADAMTS7P3	ENSG00000261143
LINGO3	ENSG00000220008
AC114311.1	ENSG00000286745
LINC01055	ENSG00000235366
PSG1	ENSG00000231924
MTND2P19	ENSG00000231567
RGR	ENSG00000148604
AP005357.1	ENSG00000253717
LINC00430	ENSG00000233528
AP003080.1	ENSG00000254506
TNFAIP3	ENSG00000118503
LINC02233	ENSG00000250488
AC010982.2	ENSG00000286513
SNHG25	ENSG00000266402
GBX1	ENSG00000164900
BTN2A3P	ENSG00000124549
NDUFA11	ENSG00000174886
TUSC7	ENSG00000243197
LINC01967	ENSG00000235493
AC005618.4	ENSG00000288095
AC023469.2	ENSG00000228064
AC100774.1	ENSG00000261529
NDUFS5P5	ENSG00000230671
AC109517.1	ENSG00000287667
NIPBL-DT	ENSG00000285967
AL132799.1	ENSG00000286405
MCM5	ENSG00000100297
NPM1P12	ENSG00000215311
MIS18A-AS1	ENSG00000227256
SNORD104	ENSG00000199753
RRAGA	ENSG00000155876
INMT-MINDY4	ENSG00000254959
RALY-AS1	ENSG00000285230
HOXA1	ENSG00000105991

### Sheet: ovl.braak.dprog
gname	ensemblID
AC008764.4	ENSG00000268790
NSA2P6	ENSG00000250980
PRAMEF19	ENSG00000204480
AC016930.1	ENSG00000223738
DRD4	ENSG00000069696
CDH16	ENSG00000166589
AC048383.1	ENSG00000259503
AC091932.3	ENSG00000280185
NTAN1P1	ENSG00000270965
AC026336.2	ENSG00000259862
AC005618.1	ENSG00000272070
AL160408.6	ENSG00000282097
AC021134.2	ENSG00000287072
DEFB108B	ENSG00000184276
PROC	ENSG00000115718
OR7E129P	ENSG00000180770
LIPF	ENSG00000182333
RSU1P1	ENSG00000230425
AC104971.2	ENSG00000267579
PPIAP6	ENSG00000258477
RARRES2	ENSG00000106538
AL133325.2	ENSG00000233492
AC006463.1	ENSG00000225795
AC114689.2	ENSG00000265240
PPDPFL	ENSG00000168333
SHANK2-AS2	ENSG00000236262
CCDC71	ENSG00000177352
AC131956.3	ENSG00000287441
AC140481.3	ENSG00000277668
AL445228.3	ENSG00000271387
ATP5MC1P8	ENSG00000224948
AC005258.2	ENSG00000286880
CCNJP1	ENSG00000227491
AL023553.1	ENSG00000286491
AL133268.2	ENSG00000223623
DEFB115	ENSG00000215547
ETV7-AS1	ENSG00000224666
LINC01613	ENSG00000261432
AP002761.2	ENSG00000256568
AC090457.1	ENSG00000264108
AC005586.2	ENSG00000261305
AC018645.1	ENSG00000250756
AC007731.4	ENSG00000277971
ADAM20P2	ENSG00000248574
SIX1	ENSG00000126778
AL356234.1	ENSG00000220412
AC079178.1	ENSG00000231388
LINC00410	ENSG00000231674
TGFB1I1	ENSG00000140682
AC124276.2	ENSG00000255400
TMEM174	ENSG00000164325
AC100775.1	ENSG00000267789
HBD	ENSG00000223609
TRIM6-TRIM34	ENSG00000258588

### Sheet: unique.dprog
gname	ensemblID
AC026108.2	ENSG00000288092
AC012615.4	ENSG00000267141
FAR2P2	ENSG00000178162
ERLNC1	ENSG00000230550
AL158834.2	ENSG00000227253
ANKRD20A19P	ENSG00000196593
HS3ST3A1	ENSG00000153976
LINC02248	ENSG00000235160
SLC17A8	ENSG00000179520
TDGF1P7	ENSG00000269584
AC008517.1	ENSG00000248588
FCN3	ENSG00000142748
AP002001.1	ENSG00000254811
ART4	ENSG00000111339
PCDHB10	ENSG00000120324
ADM	ENSG00000148926
FLG2	ENSG00000143520
CD1C	ENSG00000158481
AC108105.1	ENSG00000287597
SLC29A4P2	ENSG00000214660
PRG4	ENSG00000116690
RPS12P3	ENSG00000232713
MS4A19P	ENSG00000283601
BX323046.1	ENSG00000273175
ZNF582	ENSG00000018869
TPO	ENSG00000115705
ATIC	ENSG00000138363
AC108457.1	ENSG00000285663
AP001804.1	ENSG00000285561
ZSCAN5DP	ENSG00000267908
AC231759.1	ENSG00000276474
AKR1D1	ENSG00000122787
AC011029.1	ENSG00000287352
HSPG2	ENSG00000142798
AL359513.1	ENSG00000278238
CHEK2P3	ENSG00000234898
AC127459.2	ENSG00000261090
AC018648.1	ENSG00000272905
AC145285.1	ENSG00000240634
ASPDH	ENSG00000204653
DTX4	ENSG00000110042
AL592430.1	ENSG00000232682
PCDH18	ENSG00000189184
PLCB2-AS1	ENSG00000259307
RPL12P11	ENSG00000232493
BNIP3P29	ENSG00000269742
Z97205.2	ENSG00000260422
AL352979.4	ENSG00000288045
AC183088.3	ENSG00000287345
AC072022.1	ENSG00000228804
AC087623.1	ENSG00000255201
AL954642.1	ENSG00000237419
AC007159.1	ENSG00000261146
APOC4-APOC2	ENSG00000224916
AC025031.1	ENSG00000257496
AC090124.1	ENSG00000255227
CASP6	ENSG00000138794
AC009531.1	ENSG00000226063
NSG1	ENSG00000168824
AC008764.8	ENSG00000279529
JMJD1C-AS1	ENSG00000272767
AL121583.1	ENSG00000277692
AC022441.2	ENSG00000251601
AC008533.1	ENSG00000285366
AC021851.2	ENSG00000287621
AC100807.2	ENSG00000253783
FGB	ENSG00000171564
LINC02836	ENSG00000237567
AC092059.1	ENSG00000239991
AP004607.8	ENSG00000255360
AC093673.2	ENSG00000272619
AC026412.4	ENSG00000288549
ZNF84-DT	ENSG00000246394
CNDP1	ENSG00000150656
SDHD	ENSG00000204370
AC010491.1	ENSG00000261360
AC106760.1	ENSG00000251196
AL023283.1	ENSG00000285598
AL671862.1	ENSG00000225011
AC044802.1	ENSG00000246777
AL512306.2	ENSG00000240219
AC025048.4	ENSG00000267416
AC083841.2	ENSG00000253715
AC096736.1	ENSG00000248912
AC083806.2	ENSG00000274554
AL121897.1	ENSG00000287850
OR2T33	ENSG00000177212
IL22	ENSG00000127318
AP001652.1	ENSG00000255523
ERCC6L	ENSG00000186871
SYNPR-AS1	ENSG00000241359
AC073263.2	ENSG00000279070
PRICKLE3	ENSG00000012211
AL049833.2	ENSG00000259026
RHPN1-AS1	ENSG00000254389
LINC01943	ENSG00000280721
LONRF1	ENSG00000154359
MAF	ENSG00000178573
LINC00482	ENSG00000185168
AC023983.2	ENSG00000273321
AC109782.1	ENSG00000286447
KRT16	ENSG00000186832
LINC02131	ENSG00000261154
LINC02492	ENSG00000250590
AL844892.1	ENSG00000286359
AC027688.1	ENSG00000260605
AC108515.1	ENSG00000253170
AC012157.3	ENSG00000286991
KLF2P4	ENSG00000236516
ABCB11	ENSG00000073734
RSPH10B	ENSG00000155026
CHCHD2P5	ENSG00000223490
AP001531.1	ENSG00000287719
ETS1	ENSG00000134954
AC012101.2	ENSG00000287281
PRDM14	ENSG00000147596
PIAS3	ENSG00000131788
AC007952.4	ENSG00000262202
AC011525.1	ENSG00000261400
AC023968.2	ENSG00000259493
AC117481.1	ENSG00000287398
AC096675.1	ENSG00000287197
GLYATL3	ENSG00000203972
AC068196.1	ENSG00000238171
AL713866.1	ENSG00000261642
LINC00373	ENSG00000231019
AC093227.2	ENSG00000267552
AC007342.8	ENSG00000279741
AL590787.1	ENSG00000260509
CXorf66	ENSG00000203933
SERTM2	ENSG00000260802
SLC22A20P	ENSG00000197847
LINC01248	ENSG00000224128
C11orf21	ENSG00000110665
VCAM1	ENSG00000162692
RNU7-197P	ENSG00000239168
ALKAL2	ENSG00000189292
KCNA5	ENSG00000130037
AC095059.2	ENSG00000249239
CNN1	ENSG00000130176
AC024060.2	ENSG00000271870
Z84468.1	ENSG00000281732
AL139128.1	ENSG00000234937
RNU1-78P	ENSG00000212550
ANXA1	ENSG00000135046
AC008164.1	ENSG00000223536
NPHS2	ENSG00000116218
AIMP2	ENSG00000106305
AC131888.1	ENSG00000280182
