## Supplementary material for "Dissecting the molecular landscape of Parkinson’s disease and Parkinson’s disease dementia using highly efficient snRNA-seq (HIF-snRNA-seq)": All-tablrs: early-oligodendrocyte.xlsx

### Sheet: unique.braak
gname	ensemblID
AC011815.1	ENSG00000268573
AC122719.1	ENSG00000248949
CERS1	ENSG00000223802
MRPL30	ENSG00000185414
AL109984.1	ENSG00000287511
VTA1P1	ENSG00000224999
AP000253.1	ENSG00000234509
LINC01499	ENSG00000255171
AL356750.1	ENSG00000279149
RPEP2	ENSG00000234158
RNA5SP360	ENSG00000252364
AL357075.3	ENSG00000287260
AC134508.2	ENSG00000287882
AC095038.4	ENSG00000286477
AC092916.1	ENSG00000239311
AQP5	ENSG00000161798
CHEK2P3	ENSG00000234898
OR10AB1P	ENSG00000176716
LINC01546	ENSG00000228459
RN7SL803P	ENSG00000272197
NFATC4	ENSG00000100968
AC022784.3	ENSG00000253887
MIR376B	ENSG00000283556
RUSC1-AS1	ENSG00000225855
AC093591.2	ENSG00000261668
AL049833.3	ENSG00000280070
FANCB	ENSG00000181544
CTSLP3	ENSG00000280913
WARS2	ENSG00000116874
AC073046.2	ENSG00000271536
ERP27	ENSG00000139055
SAMD9L	ENSG00000177409
AC090679.3	ENSG00000285191
LINC02432	ENSG00000248810
EIF4A1	ENSG00000161960
IMPDH1P3	ENSG00000214815
NPEPL1	ENSG00000215440
AC022441.2	ENSG00000251601
ANXA2P3	ENSG00000216740
CSTP1	ENSG00000228476
KRT8P24	ENSG00000259500
OVCH2	ENSG00000183378
PLSCR5	ENSG00000231213
MRPS15P1	ENSG00000259186
AP000692.2	ENSG00000273199
AC136428.4	ENSG00000282924
AL513285.1	ENSG00000226208
MAGEA10-MAGEA5	ENSG00000266560
AC087683.3	ENSG00000287007
AP001180.2	ENSG00000264072
ZNF836	ENSG00000196267
CCNE1	ENSG00000105173
RPL13P6	ENSG00000213176
AC137834.2	ENSG00000276727
AC069113.2	ENSG00000253397
LINC01970	ENSG00000265692
AC099482.1	ENSG00000260741
AC135584.1	ENSG00000279444
CCR2	ENSG00000121807
AC012645.1	ENSG00000250616
AC092042.4	ENSG00000285766
KRT19	ENSG00000171345
AC090371.1	ENSG00000263450
AC016027.5	ENSG00000236890
AC006369.1	ENSG00000236213
AL390755.2	ENSG00000279965
OR2T33	ENSG00000177212
RPL39P5	ENSG00000214289
FREM2-AS1	ENSG00000225350
SNORD115-1	ENSG00000201831
AL035411.3	ENSG00000286918
LINC02496	ENSG00000249066
RPSAP28	ENSG00000214484
AL162596.1	ENSG00000285946
AC018558.4	ENSG00000278681
BX072579.2	ENSG00000274766
LINC01486	ENSG00000256560
FOXN1	ENSG00000109101
IL9RP2	ENSG00000232420
LINC02011	ENSG00000260902
AP005901.3	ENSG00000265015
AC109439.1	ENSG00000250284
MAB21L2	ENSG00000181541
AC000058.1	ENSG00000223665
RPS24P12	ENSG00000220237
AC007649.1	ENSG00000286678
ARL6IP1P3	ENSG00000255014
HIGD1AP8	ENSG00000237303
FO393410.1	ENSG00000251830
AL512358.2	ENSG00000287492
ICOS	ENSG00000163600
AC092185.1	ENSG00000241777
AC010745.5	ENSG00000285354
PLEKHO2	ENSG00000241839
MIR4457	ENSG00000263670
LINC01323	ENSG00000241636
TPM3P4	ENSG00000214869
OR6K3	ENSG00000203757
AC011498.2	ENSG00000267030
MALL	ENSG00000144063
HRAT17	ENSG00000234520
GOLGA8K	ENSG00000249931
RPL23AP76	ENSG00000226156
AC090643.2	ENSG00000279411
AL592424.1	ENSG00000261168
RNA5SP94	ENSG00000252726
AC104389.6	ENSG00000284931
AC011383.1	ENSG00000253852
AC069542.1	ENSG00000229190
AC134407.1	ENSG00000266717
TPTEP2	ENSG00000244627
ALG1L	ENSG00000189366
LINC01764	ENSG00000267308
AC215217.1	ENSG00000260370
COL3A1	ENSG00000168542
LINC02764	ENSG00000255484
AURKC	ENSG00000105146
RPS12P18	ENSG00000232965
C2CD4A	ENSG00000198535
SIGLECL1	ENSG00000179213
LINC02608	ENSG00000226251
AC002401.1	ENSG00000236472
SPATA31D2P	ENSG00000237770
LINC01386	ENSG00000251324
RPS3AP47	ENSG00000205871
HTR5A-AS1	ENSG00000220575
AC090409.2	ENSG00000267316
AC025465.2	ENSG00000248600
HMGB3P16	ENSG00000248430
AC011899.1	ENSG00000231980
FBLN2	ENSG00000163520
PRPF19P1	ENSG00000264685
RN7SL578P	ENSG00000239228
H3P42	ENSG00000271626
SELENOH	ENSG00000211450
ELAVL4-AS1	ENSG00000237337
SCARNA7	ENSG00000238741
KCNMB3P1	ENSG00000239435
CYP2G2P	ENSG00000268101
AC090948.4	ENSG00000287377
EGLN3P1	ENSG00000256134
AC016825.1	ENSG00000232767
KRT18P16	ENSG00000235275
AC113615.1	ENSG00000251408
FTLP1	ENSG00000235525
AP005131.4	ENSG00000267529
LINC00293	ENSG00000253314
PRSS3P3	ENSG00000277083
SLC22A31	ENSG00000259803
AC092620.2	ENSG00000260059
HSPD1P4	ENSG00000257576
AL355001.2	ENSG00000275964
AC093849.2	ENSG00000286039
ALG1L8P	ENSG00000227620
KLHL30	ENSG00000168427
AL031687.1	ENSG00000229957
AL353681.1	ENSG00000235612
ZNF587P1	ENSG00000223965
AL135903.1	ENSG00000217060
HTR2B	ENSG00000135914
SLC2AXP1	ENSG00000275768
EDDM3A	ENSG00000181562
AL132711.1	ENSG00000258717
AL139156.1	ENSG00000223429
AP007216.2	ENSG00000260679
AC073621.2	ENSG00000227158
AC008883.1	ENSG00000248758
AP002008.1	ENSG00000254980
AC069120.1	ENSG00000253361
AC093277.1	ENSG00000283286
MARCO	ENSG00000019169
LINC01886	ENSG00000224568
AL157902.1	ENSG00000236866
AL365440.2	ENSG00000236656
FAM25E	ENSG00000231122
AC239584.1	ENSG00000249942
AC012175.1	ENSG00000270440
AL354919.2	ENSG00000254545
MMP23A	ENSG00000215914
GMNC	ENSG00000205835
WASH8P	ENSG00000226210
CTAGE10P	ENSG00000181358
AC010636.1	ENSG00000268560
ZNF722P	ENSG00000241149
LINC01819	ENSG00000231826
AC083800.1	ENSG00000251012
AL121928.1	ENSG00000273262
AC091073.1	ENSG00000259602
AL512326.5	ENSG00000234041
CRTC1P1	ENSG00000204993
SPDYE11	ENSG00000286228
AC073136.1	ENSG00000223559
LINC01827	ENSG00000234919
RPL37P21	ENSG00000236433
AF131215.4	ENSG00000254936
AC104581.1	ENSG00000262492
TLK2P2	ENSG00000228828
RNU5B-6P	ENSG00000252574
AL355388.2	ENSG00000285677
AC006450.2	ENSG00000234921
FZD10	ENSG00000111432
RPL17	ENSG00000265681
AC005858.2	ENSG00000280364
AC113349.1	ENSG00000249621
AC078923.1	ENSG00000258077
AC130464.1	ENSG00000228480
AC037433.1	ENSG00000287915
AP001541.1	ENSG00000279295
FOXA1	ENSG00000129514
UNC93B6	ENSG00000255562
PTGDR	ENSG00000168229
CARD11-AS1	ENSG00000237286
LINC00294	ENSG00000280798
AC096675.1	ENSG00000287197
VN1R88P	ENSG00000268541
AC026367.3	ENSG00000275759
AC097468.3	ENSG00000286606
AL162399.1	ENSG00000225545
AL138830.1	ENSG00000226079
AC107074.1	ENSG00000249184
DUXAP4	ENSG00000270258
AL133230.1	ENSG00000232043
AC089998.1	ENSG00000257431
AC105052.4	ENSG00000279168
AC019176.2	ENSG00000273876
AP003080.1	ENSG00000254506
AC002064.2	ENSG00000234459
AC022001.2	ENSG00000271716
FXYD6	ENSG00000137726
AL135934.1	ENSG00000254669
AC091393.2	ENSG00000286350
ARMC4	ENSG00000169126
ABRA	ENSG00000174429
LINC01909	ENSG00000266258
AC113348.3	ENSG00000286713
AP002512.3	ENSG00000284732
OR6K2	ENSG00000196171
AC010245.2	ENSG00000272040
AL136172.1	ENSG00000269846
AL365338.1	ENSG00000225078
AC124283.5	ENSG00000279613
NEURL3	ENSG00000163121
FDPSP5	ENSG00000215035
ASMTL-AS1	ENSG00000236017
LINC-ROR	ENSG00000258609
RPL17P49	ENSG00000231211
DEFB125	ENSG00000178591
AC097709.1	ENSG00000287037
AP000233.1	ENSG00000223870
LINC02266	ENSG00000272727
AP000692.1	ENSG00000228107
SELL	ENSG00000188404
RNA5SP527	ENSG00000274759
FCRLB	ENSG00000162746
RPL31P11	ENSG00000213075
AC107993.1	ENSG00000267222
EFCAB14P1	ENSG00000228348
AP000763.4	ENSG00000256928
RPL5P11	ENSG00000242882
AC009133.4	ENSG00000275857
AL139020.1	ENSG00000257275
CSN3	ENSG00000171209
CPB2	ENSG00000080618
SLC52A3	ENSG00000101276
AC124947.2	ENSG00000257512
SAP18P1	ENSG00000249777
AC069152.1	ENSG00000225244
AC093295.1	ENSG00000285809
AL031777.1	ENSG00000217275
AC016642.1	ENSG00000248475
AC004047.1	ENSG00000286291
AC108477.2	ENSG00000287349
AL360006.1	ENSG00000287423
LINC02178	ENSG00000261092
AL512631.1	ENSG00000271046
GS1-279B7.1	ENSG00000261024
GPR160P2	ENSG00000265863
AL117190.3	ENSG00000274884
PELATON	ENSG00000224397
AC015982.2	ENSG00000272606
AD001527.1	ENSG00000270760
AL358394.3	ENSG00000277757
TRBV26OR9-2	ENSG00000231165
TRIM77BP	ENSG00000254993
KNOP1P4	ENSG00000232422
AL359881.2	ENSG00000270035
PMS2P5	ENSG00000123965
AL049695.1	ENSG00000287728
AL929554.2	ENSG00000261793
AL360013.4	ENSG00000286421
NDUFV2	ENSG00000178127
LINC01702	ENSG00000235200
AC104211.3	ENSG00000288005
AC107884.2	ENSG00000254864
AC007848.1	ENSG00000255983
TNMD	ENSG00000000005
TRAV33	ENSG00000258812
DPY19L2P5	ENSG00000225100
AL450311.1	ENSG00000236154
AL512330.1	ENSG00000237365
Z84721.2	ENSG00000225323
AC078880.2	ENSG00000257726
IL1F10	ENSG00000136697
AC008877.1	ENSG00000248199
ACSL6	ENSG00000164398
LINC00943	ENSG00000189238
MTND2P22	ENSG00000231954
AC009396.1	ENSG00000258478
OR9A1P	ENSG00000237621
RNU1-80P	ENSG00000238898
AL513548.2	ENSG00000271071
AC021028.1	ENSG00000226659
AC011139.1	ENSG00000283458
ZNF669	ENSG00000188295
AC138356.2	ENSG00000233170
LINC01685	ENSG00000238063
LINC02120	ENSG00000248279
NEUROG2	ENSG00000178403
SNORA68B	ENSG00000201388
AC084116.3	ENSG00000253530
AC245014.1	ENSG00000236140
AC105941.1	ENSG00000286541
AC068189.2	ENSG00000287322
LMOD2	ENSG00000170807
LINC02762	ENSG00000250303
AC007682.1	ENSG00000286412
NCOA4P2	ENSG00000249934
GRAMD4P5	ENSG00000259089
CD300H	ENSG00000284690
LGMNP1	ENSG00000214269
AC034236.2	ENSG00000271918
NAPSB	ENSG00000131401
AC092813.2	ENSG00000230027
AC114689.1	ENSG00000264104
AC073626.2	ENSG00000236580
AC012157.2	ENSG00000258034
CLUHP10	ENSG00000282511
SPATA32	ENSG00000184361
AL357054.3	ENSG00000271911
U91324.1	ENSG00000229740
AL669970.1	ENSG00000223795
AC137936.1	ENSG00000283148
RN7SKP276	ENSG00000252051
RPS27AP7	ENSG00000236549
RSU1P2	ENSG00000232554
AC092628.1	ENSG00000228806
AC129492.1	ENSG00000214999
AC110015.1	ENSG00000227279
OR5M5P	ENSG00000185701
CHST13	ENSG00000180767
RN7SL526P	ENSG00000243642
MFRP	ENSG00000235718
AL390728.3	ENSG00000224014
AF212831.1	ENSG00000232886
AC124242.2	ENSG00000253384
AP001496.3	ENSG00000265188
MYPN	ENSG00000138347
AC008268.1	ENSG00000235584
AL356019.2	ENSG00000258768
AC079336.3	ENSG00000265337
AC009951.4	ENSG00000279166
STRA8	ENSG00000146857
RN7SL205P	ENSG00000241392
AC010207.1	ENSG00000260633
LINC02747	ENSG00000255774
LZTS1-AS1	ENSG00000253733
AC130448.2	ENSG00000279554
AL391645.1	ENSG00000241505
RNU6-1055P	ENSG00000212387
AC139792.1	ENSG00000271771
AC123768.2	ENSG00000262728
OPN1MW	ENSG00000268221
RNU4-39P	ENSG00000199325
FGF14-IT1	ENSG00000243319
DIAPH3-AS1	ENSG00000227528
AC024257.3	ENSG00000269514
FGF12-AS3	ENSG00000226709
AL358876.2	ENSG00000233645
AC123912.2	ENSG00000268240
AC080078.1	ENSG00000270302
RETNLB	ENSG00000163515
MRGPRX2	ENSG00000183695
AL355075.2	ENSG00000258515
AL049634.2	ENSG00000260861
AC092118.2	ENSG00000276166
AL133163.2	ENSG00000258860
AC023906.2	ENSG00000259178
AC000065.1	ENSG00000286742
AC004923.1	ENSG00000254610
ZBED3-AS1	ENSG00000250802
AC035139.2	ENSG00000286993
PAX8-AS1	ENSG00000189223
AL139384.1	ENSG00000274922
LINC02736	ENSG00000279243
AL008723.1	ENSG00000230120
MTATP6P9	ENSG00000248420
TRIM53CP	ENSG00000254764
AP004607.6	ENSG00000255184
LINC01429	ENSG00000227964
RNU6-925P	ENSG00000207359
RNY1P3	ENSG00000223158
PSMA3-AS1	ENSG00000257621
AL162377.1	ENSG00000231856
AC069421.3	ENSG00000287206
RN7SL120P	ENSG00000244169
IRF6	ENSG00000117595
AC018558.7	ENSG00000287448
LINC02797	ENSG00000285808
AL021877.2	ENSG00000280356
MTND4P34	ENSG00000262322
RSKR	ENSG00000167524
AC091027.1	ENSG00000265101
AC144450.1	ENSG00000203635
OFD1P9Y	ENSG00000230476
AC008875.3	ENSG00000287263
LINC02817	ENSG00000234754
RN7SL392P	ENSG00000242482
SLC9C1	ENSG00000172139
RN7SKP281	ENSG00000222404
AC015909.4	ENSG00000263176
AC138907.7	ENSG00000261569
AC087468.1	ENSG00000271044
AC010504.1	ENSG00000267219
AC105940.2	ENSG00000234775
AL512452.1	ENSG00000287876
AC099850.3	ENSG00000265415
AC073270.1	ENSG00000287699
AC109454.4	ENSG00000279469
AC244034.2	ENSG00000261000
AC025284.1	ENSG00000260701
GRIK1-AS1	ENSG00000174680
AC245519.1	ENSG00000253444
SLC22A24	ENSG00000197658
AC025470.1	ENSG00000248586
ZNF197	ENSG00000186448
ST20-AS1	ENSG00000259642
GLRX3P2	ENSG00000216657
HMGN1P2	ENSG00000229046
AL355310.3	ENSG00000254942
LINC02845	ENSG00000253644
MTCO2P21	ENSG00000236689
AC123786.3	ENSG00000286727
CSNK1A1P1	ENSG00000223518
AC099517.1	ENSG00000287176
UGT2A1	ENSG00000173610
PRR9	ENSG00000203783
AL137026.1	ENSG00000229116
AC090371.2	ENSG00000263765
C8orf34-AS1	ENSG00000248801
AC089987.2	ENSG00000258121
AC109349.1	ENSG00000248176
DCLK3	ENSG00000163673
CTXND2	ENSG00000283324
IGLVI-38	ENSG00000253889
CEACAM16	ENSG00000213892
AC096636.1	ENSG00000279333
AC006141.1	ENSG00000264895
NAA10	ENSG00000102030
LINC02561	ENSG00000224034
CDPF1P1	ENSG00000227799
RBMX2P2	ENSG00000213423
AC008878.4	ENSG00000269371
AL929472.3	ENSG00000233728
AC093635.1	ENSG00000272663
AL158167.1	ENSG00000287402
AL390718.1	ENSG00000261817
C3orf84	ENSG00000236980
AL161731.1	ENSG00000286428
CATSPER4	ENSG00000188782
RBMXP1	ENSG00000216835
GOLGA8S	ENSG00000261739
GNRH1	ENSG00000147437
GS1-600G8.3	ENSG00000231216
AC147651.1	ENSG00000234471
ANXA9	ENSG00000143412
POTEC	ENSG00000183206
OPTC	ENSG00000188770
MIR3680-2	ENSG00000266758
CLDN34	ENSG00000234469
AL049825.1	ENSG00000285698
RNU6-731P	ENSG00000253022
AC246785.3	ENSG00000237343
GUSBP10	ENSG00000224723
SMARCE1P5	ENSG00000230793
MRGPRX1	ENSG00000170255
AC005486.1	ENSG00000243018
PCNPP4	ENSG00000237089
AF111169.2	ENSG00000259058
LAX1	ENSG00000122188
AL135790.2	ENSG00000234360
AC067930.2	ENSG00000254812
AL391361.2	ENSG00000224371
FOXL2	ENSG00000183770
CXorf56	ENSG00000018610
CAMP	ENSG00000164047
KL	ENSG00000133116
PCDHA11	ENSG00000249158
DRD5	ENSG00000169676
AL133351.1	ENSG00000228365
AC005695.1	ENSG00000262966
AC012555.1	ENSG00000257327
VAMP2	ENSG00000220205
MTUS2-AS2	ENSG00000236758
AC245140.3	ENSG00000285018
ANHX	ENSG00000227059
AL358292.1	ENSG00000259061
SLCO1B1	ENSG00000134538
AC112236.3	ENSG00000286896
PI15	ENSG00000137558
AC007527.1	ENSG00000256306
NME2	ENSG00000243678
AC018767.2	ENSG00000260003
RN7SL357P	ENSG00000265894
SLC38A4	ENSG00000139209
ZSWIM5P2	ENSG00000231258
AC131182.1	ENSG00000250698

### Sheet: ovl.braak.dprog
gname	ensemblID
RPL26P35	ENSG00000244229
RNU6-189P	ENSG00000251929
PRSS42P	ENSG00000178055
TCHHL1	ENSG00000182898
FABP7	ENSG00000164434
AL445228.2	ENSG00000231791
FNIP1	ENSG00000217128
PTTG3P	ENSG00000213005
AC126615.2	ENSG00000257121
AC092354.1	ENSG00000272354
AC090142.3	ENSG00000253997
Z99716.2	ENSG00000286659
OR5AR1	ENSG00000172459
PGBD4P8	ENSG00000229332
AC011498.4	ENSG00000267385
OR52J2P	ENSG00000230261
TBCEL	ENSG00000154114
AC022432.1	ENSG00000268747
FAM90A11P	ENSG00000233115
HSPE1	ENSG00000115541
GPR31	ENSG00000120436
AC023245.1	ENSG00000241385
AC006445.2	ENSG00000249148
AC108105.1	ENSG00000287597
FOLR1	ENSG00000110195
AC099063.2	ENSG00000238081
MIR3678	ENSG00000264511
AC004944.1	ENSG00000253510
AJ006995.1	ENSG00000234083
AC087667.1	ENSG00000244791
TRERNA1	ENSG00000231265
OR52M2P	ENSG00000226616
OR4C11	ENSG00000172188
OR8B5P	ENSG00000255030
AC008703.1	ENSG00000283413
AL161742.1	ENSG00000177452
HOTTIP	ENSG00000243766
AL022238.2	ENSG00000272834
AC107398.5	ENSG00000286294
AC078880.3	ENSG00000271579
IGLV2-23	ENSG00000211660
CST7	ENSG00000077984
AC131956.1	ENSG00000250034
OR5B15P	ENSG00000273408
AC244102.3	ENSG00000286051
AC002543.1	ENSG00000235945
AC008750.6	ENSG00000268889
AC114488.1	ENSG00000229167
CYCSP12	ENSG00000224263
ISL2	ENSG00000159556
RPL17P35	ENSG00000233900

### Sheet: unique.dprog
gname	ensemblID
RPSAP42	ENSG00000219463
AC104758.2	ENSG00000260776
AC008555.6	ENSG00000280106
LINC02169	ENSG00000259517
LINC01038	ENSG00000229011
YBX3P1	ENSG00000261614
ADAT1	ENSG00000065457
HPAT5	ENSG00000280707
AC112721.1	ENSG00000222022
AC100781.1	ENSG00000268566
AC069499.1	ENSG00000241634
AC083880.1	ENSG00000273391
AC254629.1	ENSG00000274993
AC107021.2	ENSG00000261051
AC000068.1	ENSG00000185065
AC008687.5	ENSG00000268669
BX284613.1	ENSG00000226552
CR545473.1	ENSG00000248155
AC107032.3	ENSG00000287030
AC007750.1	ENSG00000236841
AC007686.1	ENSG00000243225
ZCCHC18	ENSG00000166707
AL929472.4	ENSG00000235673
OR52L1	ENSG00000183313
AC011471.2	ENSG00000267563
AC034102.8	ENSG00000273890
HMGA1P2	ENSG00000248641
AL360093.1	ENSG00000223842
AC118469.1	ENSG00000232918
IGBP1P5	ENSG00000250858
LINC02429	ENSG00000251266
RNU6-1181P	ENSG00000206918
RMRP	ENSG00000269900
LINC02135	ENSG00000268532
LINC01147	ENSG00000258826
AL356361.2	ENSG00000231979
AC021820.1	ENSG00000255347
IFNL3P1	ENSG00000268510
FTOP1	ENSG00000226491
AF096876.1	ENSG00000259981
AL161430.1	ENSG00000286334
MICOS10P2	ENSG00000270714
MIR4665	ENSG00000263575
LINC02379	ENSG00000251649
AC009315.1	ENSG00000286797
GOLGA2P4	ENSG00000229608
AC124068.2	ENSG00000261441
MTATP6P26	ENSG00000236878
AC119674.1	ENSG00000260971
AC021220.2	ENSG00000287060
FKBP4P6	ENSG00000268234
AC093117.1	ENSG00000223675
RNU4-61P	ENSG00000223175
FOXD1-AS1	ENSG00000247993
AC074044.1	ENSG00000272844
ARPC3P5	ENSG00000214027
AL356019.1	ENSG00000258459
PUDPP2	ENSG00000233792
RHPN1-AS1	ENSG00000254389
LINC01700	ENSG00000232837
AC011558.1	ENSG00000279753
HMGB1P7	ENSG00000231148
PDE8B	ENSG00000113231
DNAJA1P4	ENSG00000218089
RANBP20P	ENSG00000259144
AL591770.1	ENSG00000259055
AP000997.3	ENSG00000260254
AC018529.2	ENSG00000278330
AL133396.1	ENSG00000278595
AC016722.2	ENSG00000228925
HSPD1P7	ENSG00000215005
AC016710.1	ENSG00000229131
OR6C7P	ENSG00000257757
AC110760.1	ENSG00000248165
VIM	ENSG00000026025
AC010776.1	ENSG00000267269
MAP1LC3BP1	ENSG00000231909
HOXA10-AS	ENSG00000253187
SERPINA7	ENSG00000123561
EN2	ENSG00000164778
AL160408.6	ENSG00000282097
CRYAB	ENSG00000109846
LINC02127	ENSG00000261637
TMEM252	ENSG00000181778
AC112203.1	ENSG00000251193
LINC00968	ENSG00000246430
AL353651.1	ENSG00000235011
KRT18P17	ENSG00000213943
RNU6-588P	ENSG00000222213
TEX38	ENSG00000186118
AC005944.1	ENSG00000267469
USP30-AS1	ENSG00000256262
PTH2	ENSG00000142538
EEF1A1P12	ENSG00000214199
AC012445.1	ENSG00000229550
AL158827.1	ENSG00000227257
AP002800.1	ENSG00000280032
SHMT2	ENSG00000182199
LINC02621	ENSG00000234756
AL391121.1	ENSG00000272933
GIMAP7	ENSG00000179144
CD93	ENSG00000125810
AC104333.3	ENSG00000236905
HCG27	ENSG00000206344
NDST2	ENSG00000166507
OR4D10	ENSG00000254466
PPP1R11P1	ENSG00000236216
TRIM47	ENSG00000132481
TUSC8	ENSG00000237361
MTFR2P2	ENSG00000235647
CFTRP3	ENSG00000204555
AC099508.1	ENSG00000247033
CWC22	ENSG00000163510
RPS3AP25	ENSG00000232385
AP000697.1	ENSG00000224269
OR10Z1	ENSG00000198967
AC009955.1	ENSG00000228973
AC012404.1	ENSG00000259481
AC004825.1	ENSG00000258431
GFI1	ENSG00000162676
AL139423.2	ENSG00000287727
AL159174.1	ENSG00000237027
TMEM256P2	ENSG00000226726
AC021818.1	ENSG00000259309
IRX6	ENSG00000159387
AC003989.1	ENSG00000227948
LINC02460	ENSG00000255714
LINC00837	ENSG00000235824
AC008060.5	ENSG00000288051
AC012615.2	ENSG00000267007
RAB9BP1	ENSG00000232159
DDX11L2	ENSG00000236397
AC131235.2	ENSG00000272721
NSG1	ENSG00000168824
SAC3D1	ENSG00000168061
DNM1P34	ENSG00000260357
AL020994.1	ENSG00000223726
AP001496.2	ENSG00000265091
IL20	ENSG00000162891
AC015726.3	ENSG00000279251
MCL1	ENSG00000143384
SYPL1P1	ENSG00000243154
THAP12P8	ENSG00000223963
AL583859.1	ENSG00000234306
AC011446.3	ENSG00000287296
AC098868.1	ENSG00000251264
AC069257.1	ENSG00000228028
AL096840.1	ENSG00000202461
RPL7P38	ENSG00000239473
AC007342.4	ENSG00000261804
LINC01696	ENSG00000227940
ADRA2A	ENSG00000150594
AC067942.4	ENSG00000286490
RNA5SP132	ENSG00000201595
PPP1R26P1	ENSG00000238086
MTND5P24	ENSG00000224852
AC015660.5	ENSG00000286893
AC104088.2	ENSG00000286557
RN7SL647P	ENSG00000243957
DIAPH1-AS1	ENSG00000246422
OSTCP6	ENSG00000219790
FMO6P	ENSG00000117507
UCMA	ENSG00000165623
FO538757.1	ENSG00000279928
Z93930.1	ENSG00000224256
KLF1	ENSG00000105610
EN1	ENSG00000163064
IFITM3P9	ENSG00000271134
ZGPAT	ENSG00000197114
EEF1A1P42	ENSG00000277043
ABCF2P2	ENSG00000228769
AL139120.1	ENSG00000233340
NF1P6	ENSG00000224435
TRIM50	ENSG00000146755
AC090227.3	ENSG00000267674
LINC01210	ENSG00000239513
FOXJ1	ENSG00000129654
RNA5SP78	ENSG00000201492
P2RY1	ENSG00000169860
AL691432.2	ENSG00000272106
AC124283.1	ENSG00000261845
AC123595.2	ENSG00000286638
AL365215.2	ENSG00000286958
SNORA72	ENSG00000201944
AC108751.4	ENSG00000243885
SLC31A2	ENSG00000136867
PSPC1-AS2	ENSG00000226352
PRELID3BP11	ENSG00000231108
G0S2	ENSG00000123689
GPHB5	ENSG00000179600
FO393414.2	ENSG00000217483
APOA2	ENSG00000158874
AC053545.1	ENSG00000287692
MAGED4B	ENSG00000187243
ELN-AS1	ENSG00000232415
AL807761.2	ENSG00000225531
AL139275.1	ENSG00000226070
SH3BGRL3	ENSG00000142669
SPINK7	ENSG00000145879
SEMA7A	ENSG00000138623
EHMT2-AS1	ENSG00000237080
AP001992.2	ENSG00000286943
NDUFB9P2	ENSG00000236281
AL355377.2	ENSG00000279489
MTND2P41	ENSG00000283131
AL135960.1	ENSG00000226252
MIR3190	ENSG00000265134
AL122008.4	ENSG00000236244
NF1P4	ENSG00000258027
CACYBPP1	ENSG00000225928
AL118508.2	ENSG00000279164
AC133637.1	ENSG00000279708
