## Supplementary material for "Dissecting the molecular landscape of Parkinson’s disease and Parkinson’s disease dementia using highly efficient snRNA-seq (HIF-snRNA-seq)": All-tablrs: early-opc.xlsx

### Sheet: unique.braak
gname	ensemblID
AC104758.2	ENSG00000260776
AC012557.1	ENSG00000271843
RNF17	ENSG00000132972
AL390195.1	ENSG00000243960
IL17A	ENSG00000112115
LINC01095	ENSG00000248809
AP001432.1	ENSG00000242553
LINC02828	ENSG00000224164
AL157700.1	ENSG00000260118
AC100832.1	ENSG00000241462
MRPL9	ENSG00000143436
AL359764.3	ENSG00000287738
USP9YP5	ENSG00000249634
RBM22	ENSG00000086589
AL109628.2	ENSG00000285830
AL355987.3	ENSG00000272896
AL591122.1	ENSG00000279625
C10orf71	ENSG00000177354
AC012485.3	ENSG00000283635
AL158834.1	ENSG00000226842
AL031714.1	ENSG00000261505
AC048352.1	ENSG00000256389
STPG4	ENSG00000239605
AC113423.2	ENSG00000253447
HNF1A	ENSG00000135100
ATP1B4	ENSG00000101892
AC087491.1	ENSG00000214546
LRRC45	ENSG00000169683
LINC01220	ENSG00000259687
AL583834.1	ENSG00000220614
SLC29A1	ENSG00000112759
ZNF334	ENSG00000198185
BBS12	ENSG00000181004
LINC01204	ENSG00000229563
VSTM2A-OT1	ENSG00000224223
AL590705.2	ENSG00000235494
EDN3	ENSG00000124205
LINC01497	ENSG00000237560
CERNA3	ENSG00000253603
LINC00211	ENSG00000237803
LINC01768	ENSG00000228420
HAUS7	ENSG00000213397
AL161628.1	ENSG00000287843
MIR181A2HG	ENSG00000224020
TRIM51	ENSG00000124900
PFN1P8	ENSG00000244371
ABHD11	ENSG00000106077
LIPJ	ENSG00000204022
AC006042.2	ENSG00000233264
AC087499.5	ENSG00000236504
LINC01709	ENSG00000226715
AC244636.3	ENSG00000287757
AP000354.1	ENSG00000215464
AC011370.1	ENSG00000287630
AC092819.1	ENSG00000253281
AC091825.2	ENSG00000277968
POC1A	ENSG00000164087
C17orf107	ENSG00000205710
PCDHB13	ENSG00000187372
OTOR	ENSG00000125879
AC006398.1	ENSG00000286487
CENPF	ENSG00000117724
GPRASP1	ENSG00000198932
AC090503.1	ENSG00000257682
MUC3A	ENSG00000169894
LINC01116	ENSG00000163364
FOXL2NB	ENSG00000206262
ULBP1	ENSG00000111981
AC023593.1	ENSG00000285600
AC097381.3	ENSG00000273267
AC068931.1	ENSG00000286648
RNU6-1153P	ENSG00000252569
GOLGA2P8	ENSG00000214433
FAM205A	ENSG00000205108
LINC01637	ENSG00000237476
OR6J1	ENSG00000255804
NUP43	ENSG00000120253
AC133065.1	ENSG00000262151
AP000356.5	ENSG00000286070
AL606469.1	ENSG00000224215
AC110768.2	ENSG00000250613
C20orf202	ENSG00000215595
PHGR1	ENSG00000233041
NUP37	ENSG00000075188
AC005840.2	ENSG00000256433
AC097641.2	ENSG00000277728
DOCK11P1	ENSG00000259000
LINC02373	ENSG00000257507
LINC00390	ENSG00000226519
AC087399.1	ENSG00000265644
AC011477.1	ENSG00000267481
AC018529.2	ENSG00000278330
LRP2BP	ENSG00000109771
AL136988.1	ENSG00000224407
NDC80	ENSG00000080986
AC126773.2	ENSG00000252640
MR1	ENSG00000153029
AC131571.1	ENSG00000228061
AC009804.1	ENSG00000274879
AC055758.2	ENSG00000244358
AC009804.2	ENSG00000283459
TUBBP9	ENSG00000220586
LRRC15	ENSG00000172061
GINS2	ENSG00000131153
MYBPH	ENSG00000133055
RBM12B	ENSG00000183808
ARHGAP29-AS1	ENSG00000226835
AL359921.1	ENSG00000230325
RN7SKP112	ENSG00000223145
BBS10	ENSG00000179941
DEFB131B	ENSG00000225805
FIZ1	ENSG00000179943
AC116634.1	ENSG00000248601
OR10A2	ENSG00000170790
AL359852.2	ENSG00000287903
DNM1P51	ENSG00000235370
H2BW2	ENSG00000101812
HMMR-AS1	ENSG00000251018
TP53TG1	ENSG00000182165
GTPBP6	ENSG00000178605
C1QC	ENSG00000159189
NRXN2-AS1	ENSG00000237410
KCTD15	ENSG00000153885
BOK-AS1	ENSG00000234235
LINC02576	ENSG00000232613
YRDC	ENSG00000196449
IL34	ENSG00000157368
ANKRD20A7P	ENSG00000236816
AC025165.4	ENSG00000269903
AL353807.3	ENSG00000246203
EIF2B2	ENSG00000119718
AC073270.2	ENSG00000287985
SNORD74B	ENSG00000201025
LRATD1	ENSG00000162981
AC026320.1	ENSG00000232353
AC104791.1	ENSG00000251687
ZNF734P	ENSG00000197990
ADO	ENSG00000181915
TRIM68	ENSG00000167333
AC087533.1	ENSG00000286837
GLIPR1L2	ENSG00000180481
CR381653.2	ENSG00000279208
CFAP65	ENSG00000181378
AC112206.3	ENSG00000249721
CD59	ENSG00000085063
ZFP37	ENSG00000136866
HADH	ENSG00000138796
PSMG1	ENSG00000183527
BX510359.1	ENSG00000224556
GPRIN3	ENSG00000185477
ZKSCAN2	ENSG00000155592
ZBTB39	ENSG00000166860
SLC40A1	ENSG00000138449
C19orf73	ENSG00000221916
ROBO3	ENSG00000154134
AC022509.5	ENSG00000286752
AC092139.2	ENSG00000279476
RN7SL370P	ENSG00000243437
AC093829.1	ENSG00000251177
AL121892.1	ENSG00000236985
ZNF860	ENSG00000197385
LINC01270	ENSG00000203999
CCDC15	ENSG00000149548
FAM111B	ENSG00000189057
LRRTM4-AS1	ENSG00000234653
AC044860.1	ENSG00000229212
AC004076.2	ENSG00000276449
BUD13	ENSG00000137656
PCDHAC2	ENSG00000243232
AC073409.2	ENSG00000287854
HNRNPUL2-BSCL2	ENSG00000234857
AC005550.2	ENSG00000237070
AC093904.4	ENSG00000261104
AC024619.3	ENSG00000263709
ANXA10	ENSG00000109511
AC015813.2	ENSG00000266086
LINC01502	ENSG00000237339
IGSF10	ENSG00000152580
AC007422.1	ENSG00000235495
POLD1	ENSG00000062822
AP000679.1	ENSG00000176984
AL355607.1	ENSG00000228216
AL031985.3	ENSG00000260920
AL121933.2	ENSG00000286646
AC099066.1	ENSG00000226349
C11orf95	ENSG00000188070
AC025946.1	ENSG00000226990
CYP11B1	ENSG00000160882
LINC00581	ENSG00000280989
AC004817.1	ENSG00000258517
AC110741.1	ENSG00000253593
AL592494.1	ENSG00000228826
AC245164.1	ENSG00000253805
RPSAP76	ENSG00000235332
AC143336.1	ENSG00000278824
NLRC4	ENSG00000091106
AC092674.1	ENSG00000249036
AC008525.1	ENSG00000250377
PTDSS2	ENSG00000174915
PCDHB14	ENSG00000120327
FOXD3-AS1	ENSG00000230798
HSD3B1	ENSG00000203857
AC020549.1	ENSG00000238724
AL589765.7	ENSG00000269621
ZNF776	ENSG00000152443
AC011754.1	ENSG00000224879
NMI	ENSG00000123609
PRMT9	ENSG00000164169
ZNF280D	ENSG00000137871
AC024132.3	ENSG00000251325
AF130248.1	ENSG00000288578
ZNF214	ENSG00000149050
AC012254.1	ENSG00000266957
ANKRD10	ENSG00000088448
HSPBAP1	ENSG00000169087
CASP10	ENSG00000003400
AC092376.1	ENSG00000261722
AC090114.2	ENSG00000273270
AL391560.1	ENSG00000285806
OR4K17	ENSG00000176230
ZNHIT6	ENSG00000117174
RN7SL33P	ENSG00000243049
PRKCQ	ENSG00000065675
DEPDC1-AS1	ENSG00000234264
HAO1	ENSG00000101323
EPB41L4A-AS1	ENSG00000224032
AC069213.1	ENSG00000223711
AC245054.1	ENSG00000223679
HYPK	ENSG00000242028
LINC02465	ENSG00000249618
OXT	ENSG00000101405
AC011731.1	ENSG00000266495
AL161665.1	ENSG00000285608
ALMS1P1	ENSG00000163016
AL450345.1	ENSG00000227455
XRCC2	ENSG00000196584
AC044849.1	ENSG00000272256
CEMP1	ENSG00000205923
CEBPB-AS1	ENSG00000277449
AP000472.1	ENSG00000227075
AC092301.1	ENSG00000269148
MIS12	ENSG00000167842
CRABP1	ENSG00000166426
RPS4XP15	ENSG00000240721
FOXQ1	ENSG00000164379
AKT1	ENSG00000142208
AC018832.1	ENSG00000228351
AC099522.2	ENSG00000272525
AL030996.1	ENSG00000229733
AC008496.2	ENSG00000250258
DAP3P2	ENSG00000228507

### Sheet: ovl.braak.dprog
gname	ensemblID
RNU6-703P	ENSG00000252755
MT1H	ENSG00000205358
TAF1A-AS1	ENSG00000225265
AC093270.2	ENSG00000243160
AL160314.1	ENSG00000242061
GSTA10P	ENSG00000230845
RNU6-796P	ENSG00000212388
AC008073.1	ENSG00000223754
BX293995.1	ENSG00000235991
AC004449.1	ENSG00000261204
FOXR2	ENSG00000189299
AL355602.1	ENSG00000284694
LINC02180	ENSG00000261749
AL352984.1	ENSG00000258386
SLPI	ENSG00000124107
LINC01221	ENSG00000235492
AC026304.1	ENSG00000268129
AC006441.3	ENSG00000265784
AL358942.1	ENSG00000225580
AC087439.1	ENSG00000253358
AL049820.1	ENSG00000233044
AC037459.1	ENSG00000248235
CALHM5	ENSG00000178033
LINC02273	ENSG00000245954
GAL	ENSG00000069482

### Sheet: unique.dprog
gname	ensemblID
SHMT2	ENSG00000182199
AC011396.1	ENSG00000248842
LINC01806	ENSG00000227403
LINC00603	ENSG00000250048
EEF1A1P21	ENSG00000249542
PNPO	ENSG00000108439
AC128687.2	ENSG00000273394
AC091390.3	ENSG00000239486
AC006059.3	ENSG00000285539
AC013410.2	ENSG00000237617
AL691515.2	ENSG00000238054
AP002453.1	ENSG00000254730
AP003555.1	ENSG00000254605
AC069285.2	ENSG00000227148
LINC02588	ENSG00000257842
CKMT2	ENSG00000131730
HOXC-AS2	ENSG00000250133
AC130814.1	ENSG00000287284
AC139491.4	ENSG00000251458
TFPI2	ENSG00000105825
AC097375.2	ENSG00000249818
ASTN2-AS1	ENSG00000229105
AC113167.1	ENSG00000214942
RASSF10	ENSG00000189431
CD300A	ENSG00000167851
RPL35AP23	ENSG00000264217
ACCS	ENSG00000110455
LINC01856	ENSG00000237574
STK26	ENSG00000134602
PDE2A-AS1	ENSG00000255808
AC036103.1	ENSG00000261002
LINC02166	ENSG00000260259
LINC02141	ENSG00000261807
NHLH2	ENSG00000177551
KATNBL1P1	ENSG00000271026
UST-AS1	ENSG00000227660
PTPRT-AS1	ENSG00000227599
AC113391.2	ENSG00000251446
ZNF72P	ENSG00000184624
AC090424.1	ENSG00000256630
LINC01283	ENSG00000234191
MIR3663HG	ENSG00000234474
C5orf64-AS1	ENSG00000251575
AC010623.1	ENSG00000286721
ZBTB20-AS2	ENSG00000241295
AC023813.1	ENSG00000259912
ERAP1	ENSG00000164307
FOXJ1	ENSG00000129654
IL11	ENSG00000095752
PMEL	ENSG00000185664
SUCNR1	ENSG00000198829
AL138900.1	ENSG00000228239
BLNK	ENSG00000095585
MMP12	ENSG00000262406
AP006219.2	ENSG00000286499
AVPR1A	ENSG00000166148
OR4A44P	ENSG00000255053
SIGLEC9	ENSG00000129450
LINC01360	ENSG00000233973
AC010745.1	ENSG00000226041
LINC01594	ENSG00000225328
SLAMF9	ENSG00000162723
AC106738.1	ENSG00000259711
PXDC1	ENSG00000168994
AC091181.2	ENSG00000286732
AL109610.1	ENSG00000225785
C1DP5	ENSG00000254965
CYCSP35	ENSG00000233549
RPL21P11	ENSG00000242571
LINC01626	ENSG00000223765
AC008549.1	ENSG00000248709
NSG1	ENSG00000168824
HEYL	ENSG00000163909
SYNPO2L	ENSG00000166317
AL138878.2	ENSG00000234115
AC011495.2	ENSG00000268636
AC073578.1	ENSG00000256209
SKA2P1	ENSG00000232387
HSPB1	ENSG00000106211
DIS3L2P1	ENSG00000223788
BIRC2	ENSG00000110330
AC093462.1	ENSG00000277324
AP003064.1	ENSG00000255126
LAMB2	ENSG00000172037
EHMT2-AS1	ENSG00000237080
AC019254.1	ENSG00000259182
SSXP3	ENSG00000225198
AC120114.2	ENSG00000278713
FOXD1	ENSG00000251493
ESAM	ENSG00000149564
LINC02790	ENSG00000237435
AC002074.1	ENSG00000285090
NPM1P24	ENSG00000215086
ZNF524	ENSG00000171443
LNX2	ENSG00000139517
AL389915.1	ENSG00000236005
AC008750.6	ENSG00000268889
CNDP1	ENSG00000150656
AC073195.1	ENSG00000271855
AC007787.1	ENSG00000267610
