## Supplementary material for "Dissecting the molecular landscape of Parkinson’s disease and Parkinson’s disease dementia using highly efficient snRNA-seq (HIF-snRNA-seq)": All-tablrs: eraly-microglia.xlsx

### Sheet: unique.braak
gname	ensemblID
LYNX1	ENSG00000180155
NSA2P6	ENSG00000250980
AC005224.2	ENSG00000266378
MAGEB1	ENSG00000214107
AC010323.2	ENSG00000268884
AC120349.1	ENSG00000269365
AP000445.2	ENSG00000254926
ARHGEF39	ENSG00000137135
SPINK6	ENSG00000178172
LINC02872	ENSG00000204446
SLC18A1	ENSG00000036565
MIRLET7I	ENSG00000199179
AC073655.2	ENSG00000258365
HSP90AB7P	ENSG00000235838
C3orf56	ENSG00000214324
AC090403.1	ENSG00000264151
AURKA	ENSG00000087586
AL162718.2	ENSG00000285694
AC011095.1	ENSG00000263547
CLRN1	ENSG00000163646
RNU6-1257P	ENSG00000207355
AC018978.1	ENSG00000287023
ARSL	ENSG00000157399
LINC00467	ENSG00000153363
AL158834.1	ENSG00000226842
LINC02032	ENSG00000241131
CYSRT1	ENSG00000197191
AC022463.1	ENSG00000288073
AP000438.1	ENSG00000257002
AC078815.1	ENSG00000288591
LINC01153	ENSG00000227143
AP005137.2	ENSG00000272703
LINC01546	ENSG00000228459
LINC00678	ENSG00000254934
RNU7-10P	ENSG00000271841
OR13J1	ENSG00000168828
AC091047.1	ENSG00000254557
LINC02394	ENSG00000258332
FAM230E	ENSG00000182824
AC027644.4	ENSG00000284461
AC119673.1	ENSG00000285521
AC107958.2	ENSG00000258765
AC104823.1	ENSG00000224099
AL135924.2	ENSG00000235523
AC034229.1	ENSG00000249807
PCK1	ENSG00000124253
LINC02793	ENSG00000285823
AL117344.1	ENSG00000218631
ACTG1P22	ENSG00000271615
AC008638.3	ENSG00000270669
AL357832.1	ENSG00000231178
AL691449.1	ENSG00000233268
AL133383.1	ENSG00000261729
AL139081.2	ENSG00000286779
CD14	ENSG00000170458
MIR7-2	ENSG00000207703
LINC01139	ENSG00000215808
AC007494.1	ENSG00000260012
SSTR1	ENSG00000139874
AC093796.1	ENSG00000286420
LINC01465	ENSG00000221949
HNRNPA1P45	ENSG00000259411
MESTIT1	ENSG00000272701
NID2	ENSG00000087303
PCDHB12	ENSG00000120328
AC244636.3	ENSG00000287757
KRT8P18	ENSG00000228767
CEBPZ	ENSG00000115816
AL035603.1	ENSG00000287731
CCNYL2	ENSG00000182632
AL357673.1	ENSG00000256407
RXYLT1-AS1	ENSG00000255850
AC116407.4	ENSG00000280033
AC006305.3	ENSG00000267732
AC107398.5	ENSG00000286294
AOC4P	ENSG00000260105
AC109811.1	ENSG00000250406
PPP3R1	ENSG00000221823
AC118758.1	ENSG00000233437
AC104257.1	ENSG00000253507
RBM46	ENSG00000151962
AC069113.2	ENSG00000253397
RAD50	ENSG00000113522
AC005244.2	ENSG00000265400
CYP4F25P	ENSG00000224106
GIMAP4	ENSG00000133574
AC000403.1	ENSG00000278727
CCR2	ENSG00000121807
AC087591.1	ENSG00000285969
GET1	ENSG00000182093
AC122713.2	ENSG00000278965
AC009396.1	ENSG00000258478
RNU1-80P	ENSG00000238898
TMEM80	ENSG00000177042
HBQ1	ENSG00000086506
MTND6P18	ENSG00000227714
AC072026.1	ENSG00000270782
AC124066.1	ENSG00000286799
OIP5-AS1	ENSG00000247556
AL512590.3	ENSG00000286375
HOXB13	ENSG00000159184
FRAT1	ENSG00000165879
AC000072.1	ENSG00000286367
PKP1	ENSG00000081277
TSPO2	ENSG00000112212
AC093911.1	ENSG00000237477
ERICH6-AS1	ENSG00000240137
RPL8P2	ENSG00000225267
AC008694.2	ENSG00000254336
OR4A49P	ENSG00000254472
KRTAP5-9	ENSG00000254997
AC068189.2	ENSG00000287322
DEK	ENSG00000124795
AL355999.1	ENSG00000287808
C11orf72	ENSG00000184224
AC100763.1	ENSG00000254865
LINC01838	ENSG00000269037
LINC02702	ENSG00000237937
RNU6-865P	ENSG00000201642
AC215522.2	ENSG00000282572
AL034346.1	ENSG00000261730
FABP4	ENSG00000170323
AC007608.1	ENSG00000205414
CSNK2B	ENSG00000204435
PTGER4P2	ENSG00000184523
LY9	ENSG00000122224
CEACAMP2	ENSG00000230558
AL451123.1	ENSG00000285103
TRIM77	ENSG00000214414
HNRNPUL2	ENSG00000214753
AC009292.1	ENSG00000245719
AC137936.1	ENSG00000283148
RNA5SP319	ENSG00000199638
AC104852.1	ENSG00000237810
AC097714.1	ENSG00000248452
AC044893.2	ENSG00000286701
NRBF2P1	ENSG00000267797
AC097372.1	ENSG00000251010
AL078622.1	ENSG00000286381
THRB-IT1	ENSG00000224822
C1orf87	ENSG00000162598
ALKBH2	ENSG00000189046
AL442663.2	ENSG00000258448
OSTCP1	ENSG00000243775
SLC6A13	ENSG00000010379
CCDC198	ENSG00000100557
AL590133.2	ENSG00000259357
CCDC121	ENSG00000176714
CD1D	ENSG00000158473
LINC01291	ENSG00000204792
GABPB1-IT1	ENSG00000285410
AC006027.1	ENSG00000272638
AC090802.1	ENSG00000253526
AC093382.1	ENSG00000226276
AC126768.1	ENSG00000248597
RN7SL526P	ENSG00000243642
AL390236.1	ENSG00000287427
AL162430.2	ENSG00000236434
AL359382.1	ENSG00000230205
HDAC11-AS1	ENSG00000244502
AC008620.2	ENSG00000248560
AL583859.2	ENSG00000279575
AC107294.1	ENSG00000272922
SF3B4	ENSG00000143368
RNU7-126P	ENSG00000238632
DPPA5P1	ENSG00000269776
MAGEB2	ENSG00000099399
ANO3-AS1	ENSG00000254819
LINC01361	ENSG00000236268
C9orf131	ENSG00000174038
AL590723.1	ENSG00000228686
MIR4521	ENSG00000283160
PUS3	ENSG00000110060
PRSS54	ENSG00000103023
TGM1	ENSG00000092295
AL355981.1	ENSG00000284846
AC234063.1	ENSG00000265031
AC078880.3	ENSG00000271579
AC025161.1	ENSG00000257199
AL139241.1	ENSG00000230928
AP005264.7	ENSG00000280302
AC008764.9	ENSG00000279748
CCRL2	ENSG00000121797
PDCL2P2	ENSG00000255058
AC069542.1	ENSG00000229190
AC090616.1	ENSG00000263369
GSTA3	ENSG00000174156
LINC01311	ENSG00000260924
PRICKLE2-AS2	ENSG00000241101
CES1P2	ENSG00000260765
PNMA8B	ENSG00000204851
AC018645.3	ENSG00000273014
SETP20	ENSG00000225094
Z83745.1	ENSG00000286977
AC240442.1	ENSG00000274601
FZD5	ENSG00000163251
CHI3L2	ENSG00000064886
DYRK4	ENSG00000010219
NDUFB10P2	ENSG00000261624
C8orf44	ENSG00000288596
RPL6P2	ENSG00000227056
ZNF689	ENSG00000156853
AC105020.3	ENSG00000260235
ZBED3-AS1	ENSG00000250802
GZMA	ENSG00000145649
AL117353.1	ENSG00000287283
SLC6A14P1	ENSG00000236077
AC090099.1	ENSG00000255470
STPG2-AS1	ENSG00000251620
C2orf81	ENSG00000284308
HTR1B	ENSG00000135312
Z92544.1	ENSG00000261659
PRAG1	ENSG00000275342
AC009831.1	ENSG00000263823
PSMD8P1	ENSG00000228264
AC011593.1	ENSG00000286290
AC068418.3	ENSG00000287671
FAM229B	ENSG00000203778
RAB7B	ENSG00000276600
ERVK3-1	ENSG00000142396
AL450338.1	ENSG00000218766
AC004590.1	ENSG00000251239
MLLT10P1	ENSG00000238151
AC010997.6	ENSG00000279814
AP003486.1	ENSG00000255455
LINC02416	ENSG00000257924
AC092053.5	ENSG00000287958
DLK1	ENSG00000185559
FTH1P4	ENSG00000242992
AC055733.2	ENSG00000250592
AP003900.1	ENSG00000277693
AC021698.1	ENSG00000287227
AC069257.3	ENSG00000272741
AC007381.1	ENSG00000287640
AL357143.1	ENSG00000229961
AL606760.3	ENSG00000259818
LINC00626	ENSG00000225826
AC006017.2	ENSG00000276213
AL031668.1	ENSG00000228386
FBXO3-DT	ENSG00000254508
AL355516.1	ENSG00000231358
AC120114.3	ENSG00000279789
LINC02427	ENSG00000271538
RIMKLBP2	ENSG00000225920
OR7E104P	ENSG00000219926
AP000781.1	ENSG00000254662
AC027290.1	ENSG00000256152
AC104982.1	ENSG00000239129
CNOT10-AS1	ENSG00000251224
CTSE	ENSG00000196188
ANKRD13B	ENSG00000198720
AC006330.1	ENSG00000280388
AC008391.1	ENSG00000285997
AC098679.5	ENSG00000287822
AC008013.2	ENSG00000256984
CRISP1	ENSG00000124812
AC007950.2	ENSG00000276651
CD300LG	ENSG00000161649
AL132711.1	ENSG00000258717
VMAC	ENSG00000187650
AL603756.1	ENSG00000271933
LINC00449	ENSG00000203441
RPL26P3	ENSG00000240179
C16orf82	ENSG00000234186
ENTPD8	ENSG00000188833
UGT2B11	ENSG00000213759
DEFB116	ENSG00000215545
EDN2	ENSG00000127129
AC107396.1	ENSG00000251049
SEPTIN12	ENSG00000140623
AC012101.1	ENSG00000286603
BIK	ENSG00000100290
Z73429.1	ENSG00000273082
LINC01477	ENSG00000261715
DHRSX	ENSG00000169084
AC241644.2	ENSG00000234190
CLN6	ENSG00000128973
AC125611.1	ENSG00000257464
AC092053.6	ENSG00000287995
ADAM30	ENSG00000134249
TIFAB	ENSG00000255833
OR4N3P	ENSG00000259435
CBX3P1	ENSG00000177447
DNPH1	ENSG00000112667
AL022724.1	ENSG00000207419
SPATA41	ENSG00000189419
AP002856.1	ENSG00000227125
AC010636.1	ENSG00000268560
AL023802.1	ENSG00000226954
AC133552.3	ENSG00000262700
TTC5	ENSG00000136319
AC098583.2	ENSG00000251516
NCKAP5-AS1	ENSG00000233729
GNG5P3	ENSG00000254949
RPL34P6	ENSG00000231333
POLR1A	ENSG00000068654
LINC00539	ENSG00000224429
AL080275.1	ENSG00000287300
PABPC1P11	ENSG00000228810
KRT80	ENSG00000167767
AC073592.1	ENSG00000214650
AC100834.2	ENSG00000287973
GALK2	ENSG00000156958
AL109933.3	ENSG00000274903
LAMC1-AS1	ENSG00000224468
LINC02024	ENSG00000241213
AL353135.2	ENSG00000288009
LINC02040	ENSG00000243149
FCRL5	ENSG00000143297
LBR	ENSG00000143815
MYF6	ENSG00000111046
OR52B3P	ENSG00000175800
AL158206.1	ENSG00000260912
PGAM1P8	ENSG00000255200
AC109635.6	ENSG00000286983
AC020917.3	ENSG00000277825
AL359715.4	ENSG00000279022
TGM7	ENSG00000159495
PSMA6P2	ENSG00000229083
AC012313.5	ENSG00000268912
DHX16	ENSG00000204560
ARMC2-AS1	ENSG00000230290
AL160153.1	ENSG00000276012
AC117569.1	ENSG00000264587
COX6A1	ENSG00000111775
CASC22	ENSG00000260887
LINC00113	ENSG00000225298
PDCD2	ENSG00000071994
AC087894.2	ENSG00000279475
AC126768.3	ENSG00000288108
LINC01565	ENSG00000198685
LINC00301	ENSG00000181995
VCAM1	ENSG00000162692
HOXA-AS3	ENSG00000254369
MIR758	ENSG00000211582
ASH2LP3	ENSG00000225724
AC114492.1	ENSG00000228776
AC020978.9	ENSG00000279649
AC002467.1	ENSG00000241764
GATA3	ENSG00000107485
LINC00523	ENSG00000196273
CEMP1	ENSG00000205923
AL355581.1	ENSG00000227678
AC010608.3	ENSG00000280104
AL049838.1	ENSG00000259969
OR9K2	ENSG00000170605
UBE2D3-AS1	ENSG00000246560
FBXO15	ENSG00000141665
LINC01966	ENSG00000268580
MAN1A2P1	ENSG00000267799
SLC25A36P1	ENSG00000267781
AP001052.1	ENSG00000281420
PDZD11	ENSG00000120509
CMA1	ENSG00000092009
AC106875.2	ENSG00000276411
AC079741.1	ENSG00000180019
AC016571.1	ENSG00000251405
MRPS18AP1	ENSG00000229759
AC087762.2	ENSG00000279588
AC034245.1	ENSG00000249697
ATP13A5-AS1	ENSG00000236508
KRT87P	ENSG00000135477
AC016550.2	ENSG00000248363
SLC38A4	ENSG00000139209
AC131182.1	ENSG00000250698
ALOX15B	ENSG00000179593

### Sheet: ovl.braak.dprog
gname	ensemblID
NUTM2D	ENSG00000214562
PRR20G	ENSG00000239620
LINC02460	ENSG00000255714
VN1R92P	ENSG00000268908
RNU6-166P	ENSG00000207099
OR5K1	ENSG00000232382
AC021220.2	ENSG00000287060
AC113608.1	ENSG00000237326
AC026904.2	ENSG00000253688
AC105031.1	ENSG00000253581
AC105020.1	ENSG00000203392
LINC02487	ENSG00000203688
AL021396.1	ENSG00000229766
POU4F2	ENSG00000151615
AC006058.2	ENSG00000271192
IGBP1P4	ENSG00000250325
SULT1E1	ENSG00000109193
HMGB3P14	ENSG00000231845
SMIM22	ENSG00000267795
GPR182	ENSG00000166856
AL035410.1	ENSG00000226984
DNAJB6P4	ENSG00000228523
AC099654.16	ENSG00000287517
GBX2	ENSG00000168505
AC005789.1	ENSG00000267090

### Sheet: unique.dprog
gname	ensemblID
PAICSP7	ENSG00000232293
AP005059.1	ENSG00000264000
AC010271.1	ENSG00000268366
RN7SL557P	ENSG00000266166
AL512603.1	ENSG00000286442
RNA5SP391	ENSG00000200326
ADAT1	ENSG00000065457
AC017099.2	ENSG00000286036
RPL34P26	ENSG00000223676
TRIM64B	ENSG00000189253
ASMTL-AS1	ENSG00000236017
GLYATL1B	ENSG00000255151
AC069549.2	ENSG00000287613
ZNF773	ENSG00000152439
RN7SL265P	ENSG00000241709
AC120498.3	ENSG00000260403
AC104971.2	ENSG00000267579
RTEL1-TNFRSF6B	ENSG00000026036
AL390728.5	ENSG00000232347
AL512638.3	ENSG00000287103
ALOXE3	ENSG00000179148
AC006463.1	ENSG00000225795
AL096828.5	ENSG00000286628
ABALON	ENSG00000281376
AP002449.1	ENSG00000266969
WTAPP1	ENSG00000255282
RBMY2HP	ENSG00000238073
OR2M1P	ENSG00000177233
CTHRC1	ENSG00000164932
CFHR1	ENSG00000244414
RPL36AP39	ENSG00000230980
ZNF603P	ENSG00000216901
EEF1A1P24	ENSG00000223668
IFNA8	ENSG00000120242
CD2BP2-DT	ENSG00000260219
AL022341.2	ENSG00000262528
AC106796.1	ENSG00000263237
AL512310.7	ENSG00000257884
CA2	ENSG00000104267
MAGEB10	ENSG00000177689
AL445072.1	ENSG00000237208
LINCR-0003	ENSG00000249436
BX284668.6	ENSG00000272426
SUMO1P4	ENSG00000235555
AKR1B1P8	ENSG00000231371
OR7H1P	ENSG00000226480
AC079178.1	ENSG00000231388
AC009108.4	ENSG00000279142
STK24P1	ENSG00000230079
ERVFRD-1	ENSG00000244476
AC012531.3	ENSG00000273049
HMGB1P44	ENSG00000248956
AL390800.1	ENSG00000286099
FRG2JP	ENSG00000259897
AL360013.2	ENSG00000232436
AC107302.2	ENSG00000287053
CD28	ENSG00000178562
LINC01741	ENSG00000236720
AC073370.1	ENSG00000230526
AC116345.4	ENSG00000287090
AC017000.1	ENSG00000283991
LINC01281	ENSG00000235304
MYOD1	ENSG00000129152
OR51L1	ENSG00000176798
KCTD9P3	ENSG00000187988
NSG1	ENSG00000168824
SAC3D1	ENSG00000168061
HMGB1P50	ENSG00000271237
LINC01564	ENSG00000235899
AC020656.2	ENSG00000274979
AL079303.1	ENSG00000258661
AC018629.1	ENSG00000279806
RN7SL361P	ENSG00000242158
AP000962.1	ENSG00000269950
CREB3L2-AS1	ENSG00000237243
AC023078.1	ENSG00000255244
AC010973.2	ENSG00000244151
AC016027.1	ENSG00000225335
AC074052.2	ENSG00000261066
MAGEA10-MAGEA5	ENSG00000266560
AL022342.1	ENSG00000215450
AC022537.1	ENSG00000231132
AC092059.1	ENSG00000239991
AC011897.1	ENSG00000228505
AC012066.1	ENSG00000287085
MIR4754	ENSG00000266640
AL132639.3	ENSG00000259083
ADH1A	ENSG00000187758
EGR1	ENSG00000120738
SLAMF6P1	ENSG00000227243
AC006942.1	ENSG00000269194
LINC02626	ENSG00000236799
AC092447.1	ENSG00000213067
AC084337.1	ENSG00000254595
CYP11B1	ENSG00000160882
SNRPD3	ENSG00000100028
AC021205.3	ENSG00000273007
AL023283.1	ENSG00000285598
AC006960.3	ENSG00000260070
CDPF1	ENSG00000205643
AC007179.1	ENSG00000231815
DNM1P33	ENSG00000260096
RPS13P3	ENSG00000236913
TMCO5A	ENSG00000166069
AC011239.1	ENSG00000224361
LINC01201	ENSG00000228659
LINC01677	ENSG00000233047
AC011139.1	ENSG00000283458
AC015871.2	ENSG00000271364
FMO6P	ENSG00000117507
AL596325.1	ENSG00000259788
AP001596.1	ENSG00000232692
AC018695.8	ENSG00000286510
ALOX15P2	ENSG00000188101
FBLN1	ENSG00000077942
DEGS2	ENSG00000168350
AC027801.5	ENSG00000262837
RPL21P116	ENSG00000243711
LINC01813	ENSG00000229805
MFAP2	ENSG00000117122
AL772202.1	ENSG00000228658
DEFB122	ENSG00000204547
AP000547.2	ENSG00000273362
ZFP92	ENSG00000189420
AC018814.1	ENSG00000225044
AC044873.1	ENSG00000266273
LINC01120	ENSG00000223631
RNU2-14P	ENSG00000222985
ARHGEF35	ENSG00000213214
LINC00343	ENSG00000226620
AL358053.1	ENSG00000287465
TIE1	ENSG00000066056
AC024405.1	ENSG00000214883
GPR152	ENSG00000175514
LINC02168	ENSG00000261703
TREH	ENSG00000118094
NBEAP3	ENSG00000223875
AC023206.1	ENSG00000271332
SPRR2A	ENSG00000241794
POLR2I	ENSG00000105258
AC092473.1	ENSG00000235685
AC090506.1	ENSG00000266196
RNU6-703P	ENSG00000252755
AC017076.1	ENSG00000271947
AC105105.4	ENSG00000276403
PPM1B	ENSG00000138032
AC087897.2	ENSG00000258119
RP1	ENSG00000104237
LINC01648	ENSG00000233399
AC022690.2	ENSG00000254753
LINC02029	ENSG00000241544
AL592464.2	ENSG00000233234
NF1P7	ENSG00000278143
ZNF493	ENSG00000196268
ENSAP1	ENSG00000224274
ACTG1P18	ENSG00000218475
GLYATL3	ENSG00000203972
AF178030.1	ENSG00000227170
LINC02630	ENSG00000227313
DNAJB8	ENSG00000179407
AC023157.2	ENSG00000276900
MFRP	ENSG00000235718
VWC2	ENSG00000188730
HAND2	ENSG00000164107
FO393419.1	ENSG00000231207
IL10	ENSG00000136634
FABP3P2	ENSG00000233259
EEF1A1P33	ENSG00000258846
GSTA7P	ENSG00000237674
AC079331.3	ENSG00000288109
LINC00434	ENSG00000227336
AC073987.1	ENSG00000229209
KATNBL1P3	ENSG00000235422
AL139351.2	ENSG00000286179
SPINK7	ENSG00000145879
LINC02690	ENSG00000255226
AL162425.1	ENSG00000236461
OR4K7P	ENSG00000265340
Z85996.3	ENSG00000287891
LINC02381	ENSG00000250742
AL441985.1	ENSG00000237891
LYPD1	ENSG00000150551
FAM181B	ENSG00000182103
AC009403.1	ENSG00000216895
C4orf33	ENSG00000151470
AC004817.2	ENSG00000259907
AC010551.2	ENSG00000260530
DNAJB1	ENSG00000132002
AC122138.1	ENSG00000250024
AC133528.1	ENSG00000273113
TMEM150A	ENSG00000168890
IGKV1D-35	ENSG00000232747
AKR1C4	ENSG00000198610
CACYBPP1	ENSG00000225928
AC103760.1	ENSG00000254231
AC026583.1	ENSG00000259252
AC068700.1	ENSG00000260398
AC022730.3	ENSG00000253143
AC110285.6	ENSG00000279692
LINC02123	ENSG00000250668
