## Supplementary material for "Dissecting the molecular landscape of Parkinson’s disease and Parkinson’s disease dementia using highly efficient snRNA-seq (HIF-snRNA-seq)": All-tablrs: late-astrocyte.xlsx

### Sheet: unique.braak
gname	ensemblID
AC015818.5	ENSG00000265916
LYNX1	ENSG00000180155
AC092354.2	ENSG00000272370
RNA5SP203	ENSG00000222383
AC011396.1	ENSG00000248842
DDX53	ENSG00000184735
WIPI1	ENSG00000070540
AL355990.2	ENSG00000235526
MCCC1-AS1	ENSG00000243368
GLYATL1B	ENSG00000255151
MIR1282	ENSG00000221792
MTCYBP39	ENSG00000226341
AC006199.1	ENSG00000257629
AP001922.4	ENSG00000255280
AC126474.1	ENSG00000279148
AL096855.1	ENSG00000221083
RTEL1-TNFRSF6B	ENSG00000026036
AC129850.1	ENSG00000232446
DTX3L	ENSG00000163840
CCDC201	ENSG00000283247
CYP4F62P	ENSG00000239402
GOLGA8EP	ENSG00000185182
ARSLP1	ENSG00000224060
AL358781.2	ENSG00000230289
AC000068.1	ENSG00000185065
PSMC1P4	ENSG00000248781
OR11H6	ENSG00000176219
EIF4A2P2	ENSG00000227382
HMGB1P39	ENSG00000203489
AC092681.2	ENSG00000260555
ATP6V1G1P2	ENSG00000253502
ARHGAP8	ENSG00000241484
AC079866.1	ENSG00000256399
AC114498.1	ENSG00000235146
AC018635.2	ENSG00000272915
AL356309.2	ENSG00000233721
SLC2A3P4	ENSG00000254088
CHEK2P3	ENSG00000234898
AC091179.1	ENSG00000242407
SLAMF7	ENSG00000026751
ZDHHC22	ENSG00000177108
AC084824.1	ENSG00000257511
AC015977.1	ENSG00000225378
AC135178.7	ENSG00000271029
AC119673.1	ENSG00000285521
AL035456.1	ENSG00000235036
NAA60	ENSG00000122390
SLC5A7	ENSG00000115665
AL353803.4	ENSG00000261334
DMRTC2	ENSG00000142025
AC106045.1	ENSG00000287331
AC107302.2	ENSG00000287053
TAAR1	ENSG00000146399
OR1E2	ENSG00000127780
RPL9P29	ENSG00000267355
AC013644.1	ENSG00000253139
AP005242.4	ENSG00000279042
AL031315.1	ENSG00000285733
EIF4A1	ENSG00000161960
GPR19	ENSG00000183150
AL359764.1	ENSG00000286496
PPP1R3C	ENSG00000119938
LINC01952	ENSG00000234183
DMRTA1	ENSG00000176399
LINC01152	ENSG00000256124
AC124944.3	ENSG00000286004
AC008759.3	ENSG00000277587
RN7SL329P	ENSG00000242170
AC079988.1	ENSG00000236145
AL589702.1	ENSG00000284745
AC024075.1	ENSG00000267904
LINGO1-AS1	ENSG00000259666
AC018692.1	ENSG00000279321
NOXO1	ENSG00000196408
LINC00606	ENSG00000226567
AC093462.1	ENSG00000277324
AL163051.1	ENSG00000260806
AC024896.1	ENSG00000247903
MIR668	ENSG00000276352
AC040169.4	ENSG00000285792
AARSD1	ENSG00000266967
TMEM120A	ENSG00000189077
AP001350.2	ENSG00000280010
AC008750.6	ENSG00000268889
AC073115.1	ENSG00000229628
AC092850.2	ENSG00000286462
SLC25A15P4	ENSG00000273872
ADGRA1-AS1	ENSG00000256925
AC090692.3	ENSG00000285740
HIGD1A	ENSG00000181061
TBC1D3P6	ENSG00000224966
PCSK4	ENSG00000115257
CDYL-AS1	ENSG00000236336
MORN2	ENSG00000188010
TSHB	ENSG00000134200
RNU6-147P	ENSG00000206710
S100A8	ENSG00000143546
AC002558.2	ENSG00000261872
AC002558.3	ENSG00000262265
TRIM51JP	ENSG00000232717
CR383656.4	ENSG00000257635
RPS15P9	ENSG00000240846
AL023583.1	ENSG00000272209
MTND5P16	ENSG00000243658
DGAT2L7P	ENSG00000205267
OR7E43P	ENSG00000249844
KRT19P6	ENSG00000249891
AC069528.2	ENSG00000279320
AL121897.1	ENSG00000287850
ART5	ENSG00000167311
TNFRSF10A-AS1	ENSG00000253930
AL590666.1	ENSG00000223356
AL353093.1	ENSG00000237936
RNA5SP494	ENSG00000222585
AC104843.1	ENSG00000225416
AC020595.1	ENSG00000226681
AC004951.1	ENSG00000228434
AC020633.1	ENSG00000240890
AC109782.1	ENSG00000286447
AL354751.1	ENSG00000234537
AL121938.1	ENSG00000286299
AC092171.4	ENSG00000272953
LINC-PINT	ENSG00000231721
AC011676.5	ENSG00000280035
Z94721.2	ENSG00000272980
AC009094.1	ENSG00000261278
DANCR	ENSG00000226950
AC017048.3	ENSG00000272551
AC009365.1	ENSG00000201009
AC025437.2	ENSG00000253424
AC108215.1	ENSG00000280285
AP005901.3	ENSG00000265015
PCYT1B-AS1	ENSG00000236836
OCEL1	ENSG00000099330
AP003548.1	ENSG00000253105
SLC4A11	ENSG00000088836
AC090200.1	ENSG00000254357
CHMP6	ENSG00000176108
AC130324.1	ENSG00000263531
PTTG1	ENSG00000164611
NPB	ENSG00000183979
AC005838.2	ENSG00000266538
RPP38-DT	ENSG00000176236
AL161734.1	ENSG00000272880
ZNF506	ENSG00000081665
AL353583.1	ENSG00000279029
NDUFA13	ENSG00000186010
KCNJ2-AS1	ENSG00000267365
AP002761.1	ENSG00000215841
XRCC6P4	ENSG00000253517
AC007342.1	ENSG00000259926
JMJD7	ENSG00000243789
AP000470.1	ENSG00000224018
AL109610.1	ENSG00000225785
TRAV34	ENSG00000211813
AC034110.1	ENSG00000286090
AC126768.1	ENSG00000248597
AC097532.1	ENSG00000230803
AC104237.1	ENSG00000254707
REPIN1	ENSG00000214022
AP000534.2	ENSG00000237299
UBA52P5	ENSG00000243498
AC005726.4	ENSG00000265287
AC039056.1	ENSG00000257797
SST	ENSG00000157005
TUBA3E	ENSG00000152086
AC106900.1	ENSG00000270460
AC064847.1	ENSG00000218682
AC008676.2	ENSG00000253155
SPACA6P-AS	ENSG00000269959
AC079360.1	ENSG00000256811
AC095056.1	ENSG00000250877
ELOBP3	ENSG00000232285
AC131956.3	ENSG00000287441
AC012349.1	ENSG00000254254
AC009065.6	ENSG00000261240
AL590483.1	ENSG00000229960
HOXD13	ENSG00000128714
HAX1	ENSG00000143575
AC090994.1	ENSG00000287826
AC073592.9	ENSG00000280354
AC090948.3	ENSG00000272529
AC068535.1	ENSG00000227157
OR4R1P	ENSG00000255215
RNU6-1188P	ENSG00000200665
TSPAN32	ENSG00000064201
CIB1	ENSG00000185043
AEN	ENSG00000181026
GPR171	ENSG00000174946
AC105914.2	ENSG00000250431
IPO5P1	ENSG00000269837
AF129075.3	ENSG00000286018
AC104530.1	ENSG00000288156
MYBPC2	ENSG00000086967
CASP12	ENSG00000204403
CTD-2194D22.4	ENSG00000249326
CIR1P2	ENSG00000250215
AC010307.4	ENSG00000250244
RPL21P108	ENSG00000232701
AC074255.1	ENSG00000250082
AL593856.1	ENSG00000236476
ELMO1-AS1	ENSG00000224101
FGF8	ENSG00000107831
AL450163.1	ENSG00000285636
TAAR4P	ENSG00000237449
GOLGA7	ENSG00000147533
MTND6P4	ENSG00000249119
FRG2IP	ENSG00000260598
AC092435.1	ENSG00000248346
AC092118.2	ENSG00000276166
AC005019.2	ENSG00000224330
AC012673.1	ENSG00000285870
LINC02588	ENSG00000257842
WDFY1	ENSG00000085449
OR6C75	ENSG00000187857
FAM205BP	ENSG00000257198
FLG2	ENSG00000143520
AC079384.2	ENSG00000286354
AC002428.1	ENSG00000253927
AC090983.1	ENSG00000280118
AC008556.1	ENSG00000277013
NKX2-2	ENSG00000125820
AC022133.2	ENSG00000288539
AC015468.3	ENSG00000254260
LINC02333	ENSG00000271564
RN7SL191P	ENSG00000241198
AL732366.2	ENSG00000201882
STARD10	ENSG00000214530
PSMA3-AS1	ENSG00000257621
TCEA2	ENSG00000171703
AL136172.1	ENSG00000269846
UTF1	ENSG00000171794
MTND2P7	ENSG00000253970
AC027796.4	ENSG00000262903
AC010099.1	ENSG00000213291
SCARNA7	ENSG00000238741
AC083967.1	ENSG00000254337
AC113618.1	ENSG00000224252
RPL5P30	ENSG00000243431
LINC02151	ENSG00000236437
MINCR	ENSG00000253716
AC061979.1	ENSG00000286275
AC024132.1	ENSG00000205830
GJA8	ENSG00000121634
AL592291.1	ENSG00000219284
AC007450.4	ENSG00000278654
AC004448.1	ENSG00000231477
LINC02179	ENSG00000261623
TP53I13	ENSG00000167543
CLCF1	ENSG00000175505
AC068533.2	ENSG00000229886
ECE1-AS1	ENSG00000231105
CENPVL3	ENSG00000224109
AC000068.2	ENSG00000273212
FAM72A	ENSG00000196550
SPECC1L	ENSG00000100014
AC134407.2	ENSG00000279573
AL035252.3	ENSG00000277938
RPL7AP3	ENSG00000256243
ASAP1-IT2	ENSG00000280543
AC092140.1	ENSG00000260621
AC073094.1	ENSG00000233082
AC120114.3	ENSG00000279789
AL355001.2	ENSG00000275964
AF127577.6	ENSG00000279390
AP000943.3	ENSG00000280167
AL353768.1	ENSG00000224764
SATB1	ENSG00000182568
AC010186.3	ENSG00000257027
RPP25	ENSG00000178718
F11R	ENSG00000158769
FAM174C	ENSG00000228300
LINC01897	ENSG00000267209
CLUHP8	ENSG00000258278
NSG1	ENSG00000168824
HNRNPUL2-BSCL2	ENSG00000234857
AL133553.2	ENSG00000288078
SYNJ2BP	ENSG00000213463
AL445228.3	ENSG00000271387
OR7E26P	ENSG00000228547
FAM155A-IT1	ENSG00000227248
TSSC4	ENSG00000184281
AL354980.2	ENSG00000278694
AC004801.5	ENSG00000258203
ARAF	ENSG00000078061
AC002985.1	ENSG00000268193
TMEM37	ENSG00000171227
AC115522.1	ENSG00000268601
BST2	ENSG00000130303
AL359641.2	ENSG00000252296
CALCA	ENSG00000110680
AC022400.5	ENSG00000272916
SPATA31A1	ENSG00000204849
AC103982.1	ENSG00000259676
AC114803.1	ENSG00000230432
AC007952.2	ENSG00000228157
LHX3	ENSG00000107187
AP003717.1	ENSG00000255847
LINC02310	ENSG00000258808
AC112778.1	ENSG00000176812
ADRA2A	ENSG00000150594
AL161722.3	ENSG00000271088
SLC16A14P1	ENSG00000213708
HSD11B1L	ENSG00000167733
AL445123.1	ENSG00000234675
AL022329.2	ENSG00000237387
AL732323.1	ENSG00000225002
TIFAB	ENSG00000255833
MTND2P40	ENSG00000236483
AC069234.3	ENSG00000256569
MFSD14A	ENSG00000156875
PTGES3P2	ENSG00000217643
SETP1	ENSG00000258863
AC245164.1	ENSG00000253805
AP000769.2	ENSG00000270117
AC018892.2	ENSG00000236847
AC244502.3	ENSG00000259042
AC004706.3	ENSG00000282936
CNTNAP2-AS1	ENSG00000236795
CRTC1P1	ENSG00000204993
AC012306.2	ENSG00000272667
UOX	ENSG00000240520
AL357558.3	ENSG00000287443
ZHX1	ENSG00000165156
AC021016.1	ENSG00000261338
GKN1	ENSG00000169605
AC099509.1	ENSG00000249746
AL020994.3	ENSG00000233574
AC137834.1	ENSG00000258830
ZNF580	ENSG00000213015
RNU6-1024P	ENSG00000206926
ACAA2	ENSG00000167315
AL031727.2	ENSG00000235185
AP001412.1	ENSG00000272948
RPL17	ENSG00000265681
REG1A	ENSG00000115386
RDH16	ENSG00000139547
TM4SF20	ENSG00000168955
AC114730.1	ENSG00000215692
MTCO3P13	ENSG00000264316
AC024075.2	ENSG00000269044
PGAM1P8	ENSG00000255200
OR51G2	ENSG00000176893
AC096589.2	ENSG00000287048
AC005089.1	ENSG00000274080
LRRC8E	ENSG00000171017
AC013724.1	ENSG00000251459
OR7A17	ENSG00000185385
AGGF1P10	ENSG00000282968
TMSB15B	ENSG00000158427
HMGB1P49	ENSG00000230519
PTGDS	ENSG00000107317
AC008736.2	ENSG00000267567
NOS2P3	ENSG00000230528
G0S2	ENSG00000123689
RN7SL551P	ENSG00000243856
BRF2	ENSG00000104221
AC055720.3	ENSG00000288532
SNORA12	ENSG00000212464
MC5R	ENSG00000176136
AC009090.2	ENSG00000260148
GSPT2	ENSG00000189369
MRPS33P2	ENSG00000249649
AL022334.2	ENSG00000273044
AL132712.2	ENSG00000287346
AC104836.1	ENSG00000273487
SNORD88A	ENSG00000221241
RN7SKP185	ENSG00000199683
AC004687.1	ENSG00000265206
MIR3665	ENSG00000266325
AC025187.1	ENSG00000249994
AC068647.2	ENSG00000250271
GAPDHS	ENSG00000105679
HSPB1P1	ENSG00000236060
AL137058.3	ENSG00000280296
OR5A1	ENSG00000172320
MIR149	ENSG00000207611
MAGI2-AS2	ENSG00000226978
AL157871.5	ENSG00000258904
SEMA7A	ENSG00000138623
OR11H13P	ENSG00000196143
LINC02746	ENSG00000282916
RPSAP66	ENSG00000266943
AC025475.1	ENSG00000249099
AC139712.1	ENSG00000236837
DBIL5P2	ENSG00000242412
NUP62	ENSG00000213024
AC009120.1	ENSG00000239763
AC100827.4	ENSG00000260672
AP000751.1	ENSG00000206847
AC015712.7	ENSG00000278456
AL158050.1	ENSG00000232702
GAGE12J	ENSG00000224659
AC012254.2	ENSG00000267228
HDAC8	ENSG00000147099
AL512637.1	ENSG00000215796
LINC01391	ENSG00000244578
KRTAP8-1	ENSG00000183640
RNU6ATAC20P	ENSG00000221363
OR9I1	ENSG00000172377
GAREM2	ENSG00000157833
SCP2D1	ENSG00000132631

### Sheet: ovl.braak.dprog
gname	ensemblID
NOP9	ENSG00000196943
MEIS3P2	ENSG00000188013
AL354993.1	ENSG00000231703
AC007363.1	ENSG00000270677
AL157396.1	ENSG00000280660
ANKRD20A19P	ENSG00000196593
CACTIN-AS1	ENSG00000226800
AC027796.1	ENSG00000261916
C1QTNF9B	ENSG00000205863
AL162390.1	ENSG00000274421
AC026474.1	ENSG00000265113
MIR339	ENSG00000199023
AP006545.1	ENSG00000260949
RNU6-94P	ENSG00000271819
RNU6-946P	ENSG00000206605
AC022146.1	ENSG00000269651
AL031708.1	ENSG00000261732
RN7SKP80	ENSG00000202058
AP000997.3	ENSG00000260254
OR10J2P	ENSG00000248642
Z83846.1	ENSG00000228194
RN7SL589P	ENSG00000239247
MIR103A2	ENSG00000199024
TMEM63A	ENSG00000196187
CCNG2P1	ENSG00000258112
OR7E106P	ENSG00000258550
AC016550.2	ENSG00000248363
AC135050.6	ENSG00000278133

### Sheet: unique.dprog
gname	ensemblID
SMIM10L2B-AS1	ENSG00000228372
LINC00324	ENSG00000178977
ATP2A1	ENSG00000196296
LINC01435	ENSG00000229981
CICP14	ENSG00000281490
TRIM75P	ENSG00000250374
MIR3609	ENSG00000266019
AL133325.2	ENSG00000233492
SLCO2A1	ENSG00000174640
AC011294.1	ENSG00000233539
BVES-AS1	ENSG00000203808
ATP6V1E2	ENSG00000250565
ARMC10	ENSG00000170632
SNORD17	ENSG00000212232
AC011593.1	ENSG00000286290
POLR3DP1	ENSG00000214626
DCAF8L2	ENSG00000189186
BEND3P1	ENSG00000231345
AC104777.1	ENSG00000232359
LYG2	ENSG00000185674
ZNF408	ENSG00000175213
AC009139.1	ENSG00000260922
BIK	ENSG00000100290
LINC02883	ENSG00000259416
AC023830.2	ENSG00000261789
