## Supplementary material for "Dissecting the molecular landscape of Parkinson’s disease and Parkinson’s disease dementia using highly efficient snRNA-seq (HIF-snRNA-seq)": All-tablrs: late-endothelial.xlsx

### Sheet: unique.braak
gname	ensemblID
ANKRD34A	ENSG00000272031
AC022107.1	ENSG00000280187
LIPG	ENSG00000101670
TPM3P7	ENSG00000187536
C5orf17	ENSG00000248874
OR52A1	ENSG00000182070
AP000821.2	ENSG00000287666
AC009413.1	ENSG00000287145
MIR193A	ENSG00000207614
LINC01903	ENSG00000265555
AL353726.2	ENSG00000279154
AC108050.1	ENSG00000287762
MIPEPP1	ENSG00000225358
BX293535.1	ENSG00000237429
AC020934.1	ENSG00000267424
MRGPRD	ENSG00000172938
RBM14	ENSG00000239306
TCEAL8	ENSG00000180964
AL358781.2	ENSG00000230289
AC079801.1	ENSG00000279669
LAMTOR3P2	ENSG00000248979
PDCL2	ENSG00000163440
H1-0	ENSG00000189060
AC018978.1	ENSG00000287023
AC096915.1	ENSG00000226082
GUCA1C	ENSG00000138472
AC137932.2	ENSG00000261253
RNU11-5P	ENSG00000212518
ZNF655	ENSG00000197343
NONOP2	ENSG00000237522
PTPRT-AS1	ENSG00000227599
CT55	ENSG00000169551
AC024361.3	ENSG00000263321
RPL18AP16	ENSG00000237793
RN7SL383P	ENSG00000263556
KRT43P	ENSG00000236473
MGAT2	ENSG00000168282
AC007450.2	ENSG00000274551
AC091133.2	ENSG00000238804
MOCS1P1	ENSG00000260347
HEPACAM2	ENSG00000188175
AC113208.5	ENSG00000287926
AC098487.1	ENSG00000248161
GPX7	ENSG00000116157
ACRV1	ENSG00000134940
TMEM88	ENSG00000167874
H4C4	ENSG00000277157
UNC93B7	ENSG00000251624
RPL7L1P5	ENSG00000267634
CDNF	ENSG00000185267
AC131212.2	ENSG00000279700
P2RY2	ENSG00000175591
GID8	ENSG00000101193
AL358779.1	ENSG00000231678
REM2	ENSG00000139890
ZFP36	ENSG00000128016
IGF2BP2-AS1	ENSG00000163915
AL031430.1	ENSG00000284650
TENT5B	ENSG00000158246
ZNF672	ENSG00000171161
AL139289.1	ENSG00000234694
AC007218.1	ENSG00000260362
SIGLEC16	ENSG00000161643
AC006441.1	ENSG00000263466
PRAMEF17	ENSG00000204479
AL121672.2	ENSG00000235159
ADAMTS15	ENSG00000166106
AC073869.4	ENSG00000284003
NOC4L	ENSG00000184967
AC024075.1	ENSG00000267904
KNOP1P4	ENSG00000232422
HPS5	ENSG00000110756
AC117503.5	ENSG00000286092
AC021739.4	ENSG00000259762
Z99127.3	ENSG00000287697
DYRK2	ENSG00000127334
LRRC57	ENSG00000180979
AL031663.3	ENSG00000277022
TIGD7	ENSG00000140993
AC021078.1	ENSG00000230551
EP300-AS1	ENSG00000231993
AC090099.2	ENSG00000285562
ENPP7	ENSG00000182156
MALINC1	ENSG00000245146
TRIM27	ENSG00000204713
AC134879.1	ENSG00000224567
LINC02550	ENSG00000271584
AC005899.6	ENSG00000274341
CPXM1	ENSG00000088882
AC124068.2	ENSG00000261441
AC099482.1	ENSG00000260741
AL512604.3	ENSG00000260100
AC119674.1	ENSG00000260971
AC005042.1	ENSG00000228586
AC027369.3	ENSG00000254728
AL645608.7	ENSG00000272512
MTND6P18	ENSG00000227714
CICP27	ENSG00000233750
RPUSD2	ENSG00000166133
THBS2	ENSG00000186340
CHMP1B	ENSG00000255112
AL390774.2	ENSG00000230826
AC053481.3	ENSG00000266365
AC138356.2	ENSG00000233170
SNAI1	ENSG00000124216
ALOX5AP	ENSG00000132965
FABP5P2	ENSG00000236044
AC005840.2	ENSG00000256433
TTTY1B	ENSG00000129816
GLCCI1-DT	ENSG00000233108
AL031708.1	ENSG00000261732
AC097375.5	ENSG00000286720
RNY1P9	ENSG00000255156
AL160262.1	ENSG00000253809
AC021087.1	ENSG00000248925
MCEMP1	ENSG00000183019
SLITRK1	ENSG00000178235
AC004009.1	ENSG00000224322
B3GNT9	ENSG00000237172
AC008750.4	ENSG00000268520
AC108215.1	ENSG00000280285
HYAL2	ENSG00000068001
AP001267.1	ENSG00000254873
AC016730.1	ENSG00000227718
CASC11	ENSG00000249375
AC016710.1	ENSG00000229131
PVR	ENSG00000073008
TRAF4	ENSG00000076604
AL078595.2	ENSG00000270484
AC003086.1	ENSG00000287672
AL603750.1	ENSG00000280099
B3GNT6	ENSG00000198488
AC018362.3	ENSG00000285942
AC090616.6	ENSG00000278867
LINC01082	ENSG00000269186
SLC5A2	ENSG00000140675
LINC02556	ENSG00000236611
NUAK2	ENSG00000163545
CILP2	ENSG00000160161
AL158065.1	ENSG00000286286
FABP5P1	ENSG00000236972
ZNF605	ENSG00000196458
OPA1-AS1	ENSG00000224855
AC079340.2	ENSG00000251377
AC117480.1	ENSG00000287143
AC012349.1	ENSG00000254254
AC002458.1	ENSG00000286411
AC012400.1	ENSG00000253362
AL360270.1	ENSG00000232811
AC016383.2	ENSG00000285695
RTP4	ENSG00000136514
AL132780.3	ENSG00000259132
MMP27	ENSG00000137675
SCEL	ENSG00000136155
AP001189.1	ENSG00000236304
NOB1	ENSG00000141101
TMEM155	ENSG00000164112
AC080112.1	ENSG00000266208
LINC01911	ENSG00000231040
LINC02706	ENSG00000255344
AP002358.1	ENSG00000214797
AP001469.3	ENSG00000239415
AC107222.2	ENSG00000287433
AC104389.6	ENSG00000284931
ZG16	ENSG00000174992
AL354811.2	ENSG00000288001
AC092723.1	ENSG00000269667
AC016559.1	ENSG00000206592
AC126177.3	ENSG00000257398
ASZ1	ENSG00000154438
LINC02121	ENSG00000250529
AC012442.2	ENSG00000243389
SOCS3	ENSG00000184557
LINC00909	ENSG00000264247
AL157827.2	ENSG00000285650
LINC00838	ENSG00000261683
AC012354.1	ENSG00000225156
SCTR-AS1	ENSG00000231013
LRRC8D	ENSG00000171492
COL3A1	ENSG00000168542
HERC3	ENSG00000138641
AC138965.2	ENSG00000250820
OR4C9P	ENSG00000254925
ZNF775	ENSG00000196456
CD93	ENSG00000125810
VPREB3	ENSG00000128218
AC110285.1	ENSG00000262223
LINC00382	ENSG00000229175
AL691515.2	ENSG00000238054
AC009803.1	ENSG00000257407
MED10	ENSG00000133398
NGFR	ENSG00000064300
AL138820.1	ENSG00000277151
AC006058.4	ENSG00000280435
LINC01801	ENSG00000267767
ARL13A	ENSG00000174225
BANF1	ENSG00000175334
NKX2-2	ENSG00000125820
AC005703.4	ENSG00000279567
CROCC2	ENSG00000226321
AC011008.1	ENSG00000253695
LINC02824	ENSG00000255998
AL499602.1	ENSG00000286451
LINC00474	ENSG00000204148
AC034102.3	ENSG00000257449
LINC01429	ENSG00000227964
AL157932.1	ENSG00000231530
AC092169.1	ENSG00000252238
AC117529.1	ENSG00000250017
LZTS2	ENSG00000107816
RNU6-607P	ENSG00000223215
AC069421.3	ENSG00000287206
MIR4265	ENSG00000264934
LINC00670	ENSG00000179136
TNKS2-AS1	ENSG00000228701
AC008496.3	ENSG00000286818
CCT7	ENSG00000135624
TMEM63A	ENSG00000196187
AC023394.1	ENSG00000263622
AP000676.5	ENSG00000285835
AC034234.1	ENSG00000248935
ZNF275	ENSG00000063587
HMGB3P17	ENSG00000249400
EVPL	ENSG00000167880
SPAM1	ENSG00000106304
ZNF561-AS1	ENSG00000267106
ACTR5	ENSG00000101442
RPL18AP7	ENSG00000232439
LINC02260	ENSG00000250456
KCNQ5-AS1	ENSG00000229154
AC011511.1	ENSG00000167807
SLC22A31	ENSG00000259803
CLEC4E	ENSG00000166523
LINC02421	ENSG00000255970
AC005234.2	ENSG00000286979
NXPE2	ENSG00000204361
AC008663.3	ENSG00000254164
AC010082.1	ENSG00000225000
AC007773.1	ENSG00000267213
ATP8B5P	ENSG00000179766
UNC93B8	ENSG00000249272
AC010636.2	ENSG00000269110
SETP21	ENSG00000214244
AC244034.2	ENSG00000261000
RBM12B-AS1	ENSG00000279331
OR52I2	ENSG00000226288
RPL31P7	ENSG00000232083
FGFBP3	ENSG00000174721
COA3	ENSG00000183978
PAGR1	ENSG00000280789
RNF227	ENSG00000179859
HHLA1	ENSG00000132297
LINC01273	ENSG00000231742
AL135927.1	ENSG00000252236
EEF1A1P16	ENSG00000213235
ERICH3-AS1	ENSG00000234497
PRSS27	ENSG00000172382
KLF15	ENSG00000163884
AL355490.1	ENSG00000225850
AL031847.1	ENSG00000285629
C12orf29	ENSG00000133641
BST2	ENSG00000130303
CENPBD1	ENSG00000177946
ZNF713	ENSG00000178665
FENDRR	ENSG00000268388
SLC5A9	ENSG00000117834
SLC5A4P1	ENSG00000255116
LINC02450	ENSG00000257114
AC107396.1	ENSG00000251049
AC097374.1	ENSG00000259848
H1-12P	ENSG00000216331
AC022916.3	ENSG00000267744
RBP1	ENSG00000114115
AC010319.4	ENSG00000269481
AL139339.1	ENSG00000234699
RPL18AP2	ENSG00000225043
DIPK2B	ENSG00000147113
TFAP2A-AS1	ENSG00000229950
AP000755.2	ENSG00000255219
ADRA2A	ENSG00000150594
RPL7P60	ENSG00000214142
AL353796.1	ENSG00000259994
AL590004.3	ENSG00000260604
AC089998.2	ENSG00000257837
AL035252.5	ENSG00000286472
AC104083.1	ENSG00000260244
AC009560.4	ENSG00000287508
ARPC4	ENSG00000241553
LINC02866	ENSG00000253665
DNPH1	ENSG00000112667
CICP14	ENSG00000281490
ASB12	ENSG00000198881
MIR4520-1	ENSG00000264468
AL590627.3	ENSG00000283411
AC097474.1	ENSG00000248506
CLCA3P	ENSG00000153923
LINC01107	ENSG00000225493
SCARNA10	ENSG00000239002
AL356580.1	ENSG00000270725
TNNC2	ENSG00000101470
CISTR	ENSG00000260492
PLEK	ENSG00000115956
LINC00656	ENSG00000233746
AL161753.1	ENSG00000286582
TRAPPC13P1	ENSG00000235447
AC026471.4	ENSG00000261474
AC118344.1	ENSG00000205041
AC073592.1	ENSG00000214650
Z82195.3	ENSG00000287160
AC091868.1	ENSG00000184084
LAG3	ENSG00000089692
CDX4	ENSG00000131264
LINC01327	ENSG00000241669
AC078983.1	ENSG00000286563
AL356309.3	ENSG00000279137
SLC16A8	ENSG00000100156
AC005696.1	ENSG00000262050
RAET1K	ENSG00000218358
EPHA2	ENSG00000142627
AC013565.3	ENSG00000261407
AL158825.2	ENSG00000229587
AC000035.1	ENSG00000282816
AC010761.3	ENSG00000265205
AC136475.10	ENSG00000277290
KIF23	ENSG00000137807
TMEM200B	ENSG00000253304
AC005089.1	ENSG00000274080
RNF14P2	ENSG00000250594
FUT5	ENSG00000130383
LINC00705	ENSG00000225269
PTGDS	ENSG00000107317
LINC02052	ENSG00000224406
DPM3	ENSG00000179085
CACNG1	ENSG00000108878
AC107074.1	ENSG00000249184
GPRC5D-AS1	ENSG00000247498
LINC01035	ENSG00000226486
AL450003.1	ENSG00000230694
MESP1	ENSG00000166823
AC008742.1	ENSG00000267650
AC090469.1	ENSG00000286626
AL592114.2	ENSG00000225522
AL035693.1	ENSG00000285603
AC073525.1	ENSG00000257434
BCL2A1	ENSG00000140379
NMNAT1P3	ENSG00000238077
PFN1	ENSG00000108518
CHST2	ENSG00000175040
ZNF749	ENSG00000186230
AC008080.4	ENSG00000236494
AL020998.1	ENSG00000226664
AL445190.1	ENSG00000240056
IFNG	ENSG00000111537
CFHR2	ENSG00000080910
OR11H13P	ENSG00000196143
VAMP2	ENSG00000220205
CSF3	ENSG00000108342
ALS2CL	ENSG00000178038
AC023908.2	ENSG00000259580
AL137028.1	ENSG00000274727
AL353803.2	ENSG00000230676
SLC25A1	ENSG00000100075
FAM8A1	ENSG00000137414
AC016910.1	ENSG00000232377
DNAJB1	ENSG00000132002
AL096840.2	ENSG00000270914
HDAC8	ENSG00000147099
AP005901.4	ENSG00000266818
OR10T2	ENSG00000186306
AL031121.3	ENSG00000285726
MIR5000	ENSG00000263909
AC020900.1	ENSG00000249180

### Sheet: ovl.braak.dprog
gname	ensemblID
AC020633.1	ENSG00000240890
C1orf35	ENSG00000143793
LINC01210	ENSG00000239513
AL133383.1	ENSG00000261729
SNHG20	ENSG00000234912
RPS15AP13	ENSG00000228568
TMEM78	ENSG00000177800
AC116038.1	ENSG00000231243
SND1-IT1	ENSG00000279078
ZIC3	ENSG00000156925
OR2G3	ENSG00000177476
CTSD	ENSG00000117984
AC104695.3	ENSG00000270640
MRPL38	ENSG00000204316
AC018362.1	ENSG00000261684

### Sheet: unique.dprog
gname	ensemblID
AC004967.2	ENSG00000285725
RSKR	ENSG00000167524
AL357153.2	ENSG00000257759
