## Supplementary material for "Dissecting the molecular landscape of Parkinson’s disease and Parkinson’s disease dementia using highly efficient snRNA-seq (HIF-snRNA-seq)": All-tablrs: late-excitatory.xlsx

### Sheet: unique.braak
gname	ensemblID
AL121753.1	ENSG00000261582
RNU6-700P	ENSG00000212345
GATA6-AS1	ENSG00000266010
AC104763.2	ENSG00000275562
AC244250.3	ENSG00000278667
AC073578.5	ENSG00000287136
CTAGE16P	ENSG00000214335
RNU6-1222P	ENSG00000207345
PLA2G12AP2	ENSG00000225221
AC100791.1	ENSG00000262343
AC010401.2	ENSG00000263234
TAS2R16	ENSG00000128519
RPL23P5	ENSG00000230406
AC011498.4	ENSG00000267385
AC020651.1	ENSG00000249474
AC016229.2	ENSG00000267677
MTCYBP9	ENSG00000229935
AL353612.1	ENSG00000232738
KRT18P26	ENSG00000229798
TERF1P1	ENSG00000173231
AL158073.1	ENSG00000235707
AC099796.2	ENSG00000287582
RNA5SP235	ENSG00000202281
AC092669.1	ENSG00000225815
AC011473.3	ENSG00000268906
TCEAL8	ENSG00000180964
KYAT1	ENSG00000171097
AC025871.3	ENSG00000286804
NPM1P51	ENSG00000230913
RN7SL600P	ENSG00000274963
OR7E37P	ENSG00000215480
AC006329.1	ENSG00000278683
SNORD115-43	ENSG00000202373
MED26	ENSG00000105085
AL031005.1	ENSG00000236936
AC007216.1	ENSG00000260488
RN7SL97P	ENSG00000242216
PSMC1P4	ENSG00000248781
AADAC	ENSG00000114771
MTND5P28	ENSG00000223549
AJUBA	ENSG00000129474
RN7SL364P	ENSG00000243560
BSX	ENSG00000188909
AC108039.2	ENSG00000229831
AC044784.1	ENSG00000223808
POU5F1B	ENSG00000212993
RNU6-918P	ENSG00000212521
AC018638.1	ENSG00000229413
RN7SL803P	ENSG00000272197
OR7H1P	ENSG00000226480
MIR184	ENSG00000207695
MIR376B	ENSG00000283556
MIR202HG	ENSG00000166917
AC018529.3	ENSG00000279433
ERV3-1	ENSG00000213462
ZIC3	ENSG00000156925
RUSC1-AS1	ENSG00000225855
DNAJB8-AS1	ENSG00000242049
TRAV9-2	ENSG00000211793
AL032822.1	ENSG00000220748
AC005090.1	ENSG00000231418
MIR5787	ENSG00000275334
AP002982.2	ENSG00000287654
RDH5	ENSG00000135437
TCP1P1	ENSG00000229161
RNU6-173P	ENSG00000201085
DUTP4	ENSG00000229829
AC011498.5	ENSG00000267408
AC009081.1	ENSG00000261310
RSF1-IT1	ENSG00000255409
RN7SL7P	ENSG00000266794
AC127496.7	ENSG00000280351
NPM1P19	ENSG00000223864
MIR135A2	ENSG00000207586
RPS2P15	ENSG00000235440
LINC02130	ENSG00000260009
RN7SKP30	ENSG00000223305
PRNCR1	ENSG00000282961
RN7SL23P	ENSG00000240823
Z86062.2	ENSG00000228082
AC009517.1	ENSG00000224469
AC116353.2	ENSG00000240518
ALKBH6	ENSG00000239382
ARHGAP27P2	ENSG00000267472
MTCO1P17	ENSG00000223619
RPL17P20	ENSG00000241250
SMYD3-IT1	ENSG00000230184
AC136944.3	ENSG00000261405
AC068769.1	ENSG00000243584
AC023824.6	ENSG00000280180
NPM1P33	ENSG00000213925
SREBF2-AS1	ENSG00000184068
LMNTD2	ENSG00000185522
RNY1P10	ENSG00000200138
SSR4	ENSG00000180879
LINC00445	ENSG00000236036
AC087650.1	ENSG00000237888
MAGEA8	ENSG00000156009
RNU6-884P	ENSG00000200759
AL034548.1	ENSG00000272874
CYP26C1	ENSG00000187553
AC090751.1	ENSG00000261232
RNU7-27P	ENSG00000238750
MIR6715B	ENSG00000283688
TRAJ25	ENSG00000211864
RN7SL621P	ENSG00000240189
PRSS37	ENSG00000165076
AC002553.1	ENSG00000227782
AL591806.2	ENSG00000238934
OR10T1P	ENSG00000203758
WWC2-AS2	ENSG00000251359
AL355102.3	ENSG00000258729
AL355096.1	ENSG00000258460
RPS4XP23	ENSG00000239253
TFF1	ENSG00000160182
BEND3P2	ENSG00000224809
RPL32P33	ENSG00000243514
MIR4522	ENSG00000263583
NAALADL2-AS1	ENSG00000225552
AC016588.2	ENSG00000282393
AL135999.2	ENSG00000273618
AL008638.6	ENSG00000280025
AC025268.1	ENSG00000281974
AC073651.1	ENSG00000255565
AL590410.1	ENSG00000277516
RN7SL49P	ENSG00000265802
RN7SL836P	ENSG00000241226
AC080112.3	ENSG00000278918
AC019349.1	ENSG00000229732
WDR86-AS1	ENSG00000243836
AC092042.4	ENSG00000285766
RN7SL653P	ENSG00000239794
AC105924.1	ENSG00000249877
RNU6ATAC27P	ENSG00000221216
AC011453.2	ENSG00000270347
RNU7-40P	ENSG00000252206
AC026904.2	ENSG00000253688
PSMB8	ENSG00000204264
MAPK6P3	ENSG00000237263
AC103724.3	ENSG00000261449
DNAH17-AS1	ENSG00000267432
FLJ36000	ENSG00000276399
RNU6-678P	ENSG00000252641
AC105036.2	ENSG00000260165
ANKRD39	ENSG00000213337
OR10Y1P	ENSG00000254403
AC137800.2	ENSG00000262187
RNU7-195P	ENSG00000239151
RN7SL856P	ENSG00000276653
GPRASP2	ENSG00000158301
AL450336.1	ENSG00000270521
AL390755.3	ENSG00000287575
GPM6BP3	ENSG00000234121
AC025277.1	ENSG00000261555
AC099552.2	ENSG00000225612
C2orf69P3	ENSG00000261299
RNA5SP151	ENSG00000202502
RPS27P23	ENSG00000239413
OR2T27	ENSG00000187701
AL136361.1	ENSG00000224532
AC015922.2	ENSG00000265519
AP000894.3	ENSG00000265671
AL603910.2	ENSG00000223967
VN1R80P	ENSG00000268598
AL035698.1	ENSG00000216811
ATP5MFP6	ENSG00000261102
RPS3AP18	ENSG00000243417
AP003170.1	ENSG00000255710
TMEM225	ENSG00000204300
AL133383.2	ENSG00000279401
RNU6-1328P	ENSG00000222870
NOP56P2	ENSG00000226626
AC005191.1	ENSG00000271421
AL035665.1	ENSG00000229771
AL161756.1	ENSG00000214770
AL365436.3	ENSG00000252840
LCE3E	ENSG00000185966
CHMP4BP1	ENSG00000258469
AL389886.1	ENSG00000252096
RNU6-565P	ENSG00000222869
AL390955.2	ENSG00000271040
OR1B1	ENSG00000280094
AL137077.1	ENSG00000235018
MT1M	ENSG00000205364
HNRNPDLP3	ENSG00000236185
AL139099.1	ENSG00000258377
AP000593.2	ENSG00000228286
OR10G4	ENSG00000254737
AL365361.1	ENSG00000259834
TEDDM1	ENSG00000203730
KRTAP25-1	ENSG00000232263
FRMPD4-AS1	ENSG00000223487
XRCC6P4	ENSG00000253517
TUBB8P4	ENSG00000250788
BNIP3P20	ENSG00000271704
PRICKLE4	ENSG00000278224
PCDH8P1	ENSG00000225510
STAG3L5P	ENSG00000242294
H2AC4	ENSG00000278463
AC006027.1	ENSG00000272638
AC136475.5	ENSG00000255328
AL353597.3	ENSG00000279942
RPL38P1	ENSG00000241993
PRRX2-AS1	ENSG00000236024
BORCS7	ENSG00000166275
AL590065.1	ENSG00000271519
AL132656.4	ENSG00000280355
PPIAP67	ENSG00000237260
AL583859.2	ENSG00000279575
HMGN2P27	ENSG00000232916
VN1R76P	ENSG00000273762
AC025678.3	ENSG00000279092
AC027369.6	ENSG00000255551
NPAP1P3	ENSG00000237740
MIR4470	ENSG00000264408
MIR3116-2	ENSG00000283690
LINC02670	ENSG00000224788
ANXA8	ENSG00000265190
PLA2G2A	ENSG00000188257
AL513122.1	ENSG00000214651
AP003171.2	ENSG00000255127
AC103724.2	ENSG00000253135
AL353152.2	ENSG00000286281
MTND2P20	ENSG00000229701
AC013477.1	ENSG00000201786
HNRNPA1P46	ENSG00000228020
RN7SKP148	ENSG00000222111
AC008250.1	ENSG00000257022
AC005162.1	ENSG00000233517
CYP2C19	ENSG00000165841
AL355379.1	ENSG00000217786
RN7SL854P	ENSG00000239319
AL161932.2	ENSG00000235113
AC093801.2	ENSG00000248480
OR6R1P	ENSG00000230576
AC104596.2	ENSG00000251300
PTCHD3P3	ENSG00000219700
AC010531.8	ENSG00000280419
AC025176.1	ENSG00000250081
AC114811.1	ENSG00000249764
AL354993.1	ENSG00000231703
AC215217.1	ENSG00000260370
FP325331.1	ENSG00000278881
AC010223.1	ENSG00000279028
PFN1P6	ENSG00000227212
AC026624.1	ENSG00000285974
MIR125B1	ENSG00000207971
AL031737.1	ENSG00000225478
ERICH4	ENSG00000204978
AC004816.2	ENSG00000275630
RPL21P111	ENSG00000237109
RGS5-AS1	ENSG00000232892
AC087442.1	ENSG00000255091
AC021785.1	ENSG00000253373
OR2M2	ENSG00000198601
AC012629.4	ENSG00000279979
MYCBP	ENSG00000214114
NIBAN3	ENSG00000167483
MIR412	ENSG00000199012
WASH3P	ENSG00000185596
HLA-F-AS1	ENSG00000214922
AC008147.2	ENSG00000257298
AC027644.3	ENSG00000272831
AC002487.1	ENSG00000270425
RNA5SP122	ENSG00000207186
AL031600.1	ENSG00000260051
AC139768.1	ENSG00000278126
SNORD115-29	ENSG00000199704
IGFL1P1	ENSG00000268879
RN7SL868P	ENSG00000242928
AL499602.1	ENSG00000286451
OSR2	ENSG00000164920
AL732366.2	ENSG00000201882
NDUFA5P5	ENSG00000242365
LMX1A-AS2	ENSG00000224702
AC119396.2	ENSG00000267852
AL590824.1	ENSG00000216352
YBX1P7	ENSG00000232349
KRTAP13-6P	ENSG00000250973
AL590396.4	ENSG00000283377
MAGEE2	ENSG00000186675
AC025287.3	ENSG00000276523
EIF4BP9	ENSG00000237294
ZDHHC20-IT1	ENSG00000236953
AL049776.1	ENSG00000279434
HMGB1P19	ENSG00000253463
TPM3P2	ENSG00000214200
NEU1	ENSG00000204386
AC002486.2	ENSG00000231525
TMOD4	ENSG00000163157
RNU6-1231P	ENSG00000252994
RNU4-47P	ENSG00000222808
AL355480.4	ENSG00000281825
ATP5MG	ENSG00000167283
AL355578.1	ENSG00000272515
AC092384.3	ENSG00000261226
AP000553.3	ENSG00000273342
AC106872.4	ENSG00000248229
AC068213.1	ENSG00000279268
AC073257.2	ENSG00000237614
MPDU1	ENSG00000129255
RPSAP25	ENSG00000230384
AL360013.1	ENSG00000227585
AL109924.4	ENSG00000285917
AC008060.5	ENSG00000288051
AC134407.2	ENSG00000279573
MED28P4	ENSG00000224701
DDX18P3	ENSG00000217414
AC011676.1	ENSG00000253307
AC004471.2	ENSG00000272682
ASB9P1	ENSG00000258527
CSH2	ENSG00000213218
RNU6ATAC29P	ENSG00000221015
AL162395.1	ENSG00000230161
RXFP4	ENSG00000173080
AC092839.2	ENSG00000234943
SNX19P2	ENSG00000235500
HMGN2P28	ENSG00000236086
PAGR1	ENSG00000280789
RPL34P22	ENSG00000244267
AC016168.3	ENSG00000280122
AC092428.1	ENSG00000287665
AC108751.3	ENSG00000241929
BX248123.1	ENSG00000271985
SNORD114-21	ENSG00000272344
AP001160.3	ENSG00000269176
SOX10	ENSG00000100146
AC008937.3	ENSG00000271828
RPL23AP74	ENSG00000227694
AC090312.1	ENSG00000264388
AC011524.1	ENSG00000267027
CD83P1	ENSG00000219738
LINC01377	ENSG00000249808
RN7SL168P	ENSG00000244296
PCDHA12	ENSG00000251664
WRAP73	ENSG00000116213
OR8B4	ENSG00000280090
AC012358.2	ENSG00000206964
RPL21P103	ENSG00000241423
AC087072.1	ENSG00000270889
MIR5695	ENSG00000266721
ATP5PBP7	ENSG00000261424
RNU1-21P	ENSG00000200197
AC073534.1	ENSG00000268442
AC055716.1	ENSG00000257343
DEFB116	ENSG00000215545
RNU2-61P	ENSG00000223001
RNU4ATAC	ENSG00000264229
MTND5P32	ENSG00000259379
AL021707.8	ENSG00000273096
LINC02619	ENSG00000249382
AKAP8P1	ENSG00000234146
SPATA8	ENSG00000185594
LHX3	ENSG00000107187
AL391262.1	ENSG00000276063
TRIM60P19	ENSG00000235737
AP003472.2	ENSG00000253842
AL589843.2	ENSG00000233820
MARK2P9	ENSG00000232709
AC100782.1	ENSG00000254238
AKIRIN1P2	ENSG00000228125
LINC01696	ENSG00000227940
AC007220.2	ENSG00000287121
AC011298.1	ENSG00000219159
RN7SL556P	ENSG00000277265
AL451085.2	ENSG00000271380
TWF1P1	ENSG00000178082
RNA5SP132	ENSG00000201595
AC063947.1	ENSG00000258007
FTH1P3	ENSG00000213453
CCDC103	ENSG00000167131
BIRC6-AS1	ENSG00000230046
LINC01267	ENSG00000251576
NOS2P1	ENSG00000265788
MIR370	ENSG00000199005
RPL17P2	ENSG00000242135
AL158823.1	ENSG00000228053
ARPC4	ENSG00000241553
AC013356.1	ENSG00000244251
AC000123.1	ENSG00000224138
AP002001.3	ENSG00000286345
SNORA37	ENSG00000207233
AC074325.1	ENSG00000285786
C1orf232	ENSG00000282872
PDZD3	ENSG00000172367
KCNMA1-AS2	ENSG00000225497
CYCSP24	ENSG00000227666
AC143336.1	ENSG00000278824
RPL10P2	ENSG00000174572
RNU6-1170P	ENSG00000251783
SSX8P	ENSG00000157965
AL360081.1	ENSG00000224001
EN1	ENSG00000163064
COL20A1	ENSG00000101203
AC068870.2	ENSG00000277782
OR7E5P	ENSG00000214880
AC005165.3	ENSG00000287096
AC010834.2	ENSG00000253848
AC005840.3	ENSG00000256913
AC005082.1	ENSG00000226816
RNF44	ENSG00000146083
AC130448.1	ENSG00000279202
AC094104.2	ENSG00000251132
NPM1P27	ENSG00000249353
CYP26A1	ENSG00000095596
AC243960.3	ENSG00000268355
HTR7P1	ENSG00000183935
AC012507.3	ENSG00000283164
ABHD17AP8	ENSG00000260540
RPSAP18	ENSG00000224261
RPL7P40	ENSG00000242991
AP003733.1	ENSG00000244176
AC023632.4	ENSG00000254283
CDX4	ENSG00000131264
AC133485.2	ENSG00000260402
AC080128.1	ENSG00000244062
AC103831.1	ENSG00000253924
AC098826.3	ENSG00000271179
LINC02094	ENSG00000227078
OR7E83P	ENSG00000249866
RPL21P109	ENSG00000237816
THY1-AS1	ENSG00000263873
AC024132.3	ENSG00000251325
HMGN1P24	ENSG00000226977
CLCP1	ENSG00000232305
AC024405.1	ENSG00000214883
AL391863.1	ENSG00000229502
FLJ42393	ENSG00000279891
BIVM	ENSG00000134897
NKX2-2-AS1	ENSG00000258197
REG1A	ENSG00000115386
RN7SKP16	ENSG00000222112
AC008521.2	ENSG00000267725
AC139143.1	ENSG00000230080
MIR433	ENSG00000207569
AC011239.2	ENSG00000279526
TRAV2	ENSG00000211776
RN7SL549P	ENSG00000239825
AC073089.1	ENSG00000233383
AC124057.1	ENSG00000230483
OR4K17	ENSG00000176230
CENPS	ENSG00000175279
AC027612.3	ENSG00000286698
AC079316.1	ENSG00000258111
OR11H1	ENSG00000130538
AC091962.1	ENSG00000261382
PTPN2P2	ENSG00000224117
RNU6-1046P	ENSG00000252347
AL590064.1	ENSG00000287837
C11orf94	ENSG00000234776
HMGB1P49	ENSG00000230519
AC022709.1	ENSG00000278428
OR7E36P	ENSG00000205240
AL391516.1	ENSG00000258385
LINC00919	ENSG00000260268
AL357078.1	ENSG00000235804
ZNF841	ENSG00000197608
AC091675.1	ENSG00000240519
AC010338.1	ENSG00000276332
AC005224.1	ENSG00000262786
RPPH1-3P	ENSG00000252350
AL356266.1	ENSG00000279702
AP003072.4	ENSG00000279304
LINC02305	ENSG00000258532
RAF1P1	ENSG00000250040
KRT17P6	ENSG00000231645
HIGD2A	ENSG00000146066
NMNAT1P3	ENSG00000238077
AC024937.2	ENSG00000231464
TBC1D3L	ENSG00000274512
LINC02225	ENSG00000249584
RPSAP58	ENSG00000225178
ROGDI	ENSG00000067836
RNU4-62P	ENSG00000222057
AL136309.2	ENSG00000237716
C2	ENSG00000166278
AC005072.1	ENSG00000272219
OR1A2	ENSG00000172150
RPL17P41	ENSG00000213179
EHMT2-AS1	ENSG00000237080
AC026111.1	ENSG00000258012
PPIAP38	ENSG00000233477
RNU6-382P	ENSG00000202051
TMED10P2	ENSG00000239405
AC008770.3	ENSG00000267274
AL137028.1	ENSG00000274727
RPS18P1	ENSG00000225831
AC012360.2	ENSG00000272861
AC010503.2	ENSG00000268191
HAUS6P1	ENSG00000227344
AC010245.2	ENSG00000272040
TRIM64EP	ENSG00000223709
RN7SL788P	ENSG00000241745
CICP4	ENSG00000232852
AL035071.1	ENSG00000260257
SPATA31B1P	ENSG00000231649
AC063950.1	ENSG00000258230
AL159166.1	ENSG00000231811
AC074194.2	ENSG00000283355
AC095055.1	ENSG00000270681
LINC01038	ENSG00000229011
COX6CP12	ENSG00000234463
OR4A4P	ENSG00000254769
AC121333.1	ENSG00000261826
AC105914.1	ENSG00000250200
MTCYBP39	ENSG00000226341
AL139824.1	ENSG00000230843
MIR6080	ENSG00000278581
TCEA1P2	ENSG00000230409
AC126175.2	ENSG00000277738
FAM214BP1	ENSG00000240487
AC114781.4	ENSG00000251647
AC020659.1	ENSG00000174171
RN7SL525P	ENSG00000264910
AL353600.2	ENSG00000287278
GHRLOS	ENSG00000240288
AIMP1P1	ENSG00000234187
CAHM	ENSG00000270419
RN7SL581P	ENSG00000242657
RN7SL215P	ENSG00000242201
MTND5P6	ENSG00000228440
AC009086.2	ENSG00000279583
RPS12P20	ENSG00000244134
SNORD115-15	ENSG00000201679
KRT8P27	ENSG00000226502
PGAM1P6	ENSG00000224464
CYP3A7	ENSG00000160870
AC093326.2	ENSG00000284452
AC244197.1	ENSG00000229322
AC010641.2	ENSG00000286667
AL136528.2	ENSG00000276189
AC007342.5	ENSG00000262714
AL669818.1	ENSG00000231744
USP32P1	ENSG00000188933
FOXD4L5	ENSG00000204779
RPS3P7	ENSG00000243101
NPM1P45	ENSG00000265593
AL513124.1	ENSG00000223368
AP001282.1	ENSG00000213252
CICP26	ENSG00000233003
MTND6P29	ENSG00000283311
TMSB15B-AS1	ENSG00000231728
ZNF703	ENSG00000183779
AC009271.2	ENSG00000287248
AC105391.1	ENSG00000248778
PDE4C	ENSG00000105650
AC015909.1	ENSG00000249406
DDX3P2	ENSG00000230986
PRAMEF19	ENSG00000204480
RNU6-429P	ENSG00000207312
AC105343.1	ENSG00000250704
MIR425	ENSG00000199032
ECEL1P3	ENSG00000230122
AC073548.1	ENSG00000279861
PCDHGC3	ENSG00000240184
AC005154.2	ENSG00000244480
OSBPL9P5	ENSG00000256285
SRP14P2	ENSG00000234106
H2BC10	ENSG00000278588
C1orf50	ENSG00000164008
C6orf163	ENSG00000203872
AC027682.7	ENSG00000280214
SNORD115-24	ENSG00000200398
JCADP1	ENSG00000235012
CEACAM18	ENSG00000213822
ARTN	ENSG00000117407
AC010907.2	ENSG00000237370
AC127024.4	ENSG00000265791
PFN1P8	ENSG00000244371
RN7SL329P	ENSG00000242170
ALG14-AS1	ENSG00000230427
PCDHGB9P	ENSG00000276545
AC079988.1	ENSG00000236145
RN7SL508P	ENSG00000244112
OR6N2	ENSG00000188340
SCAMP3	ENSG00000116521
AC009509.4	ENSG00000256557
ZNF772	ENSG00000197128
AL049830.4	ENSG00000258968
PTGR2	ENSG00000140043
AC079171.1	ENSG00000261030
AL360181.4	ENSG00000274685
LINC01976	ENSG00000261514
LINC00421	ENSG00000236834
AC098591.3	ENSG00000250568
AL589166.1	ENSG00000286609
CRIP1P4	ENSG00000182351
ATP5MGP2	ENSG00000232362
KRT18P42	ENSG00000214794
AP000894.2	ENSG00000265179
CXCL1	ENSG00000163739
AC008629.2	ENSG00000250678
AC120114.2	ENSG00000278713
PGAM4P2	ENSG00000248488
AP003068.4	ENSG00000278952
RPL11P4	ENSG00000184111
AL935212.3	ENSG00000277109
AC116359.1	ENSG00000249541
AKR1C3	ENSG00000196139
AC025048.5	ENSG00000277532
AL157888.1	ENSG00000282787
MIR5696	ENSG00000264857
AL773524.1	ENSG00000277869
AC008277.2	ENSG00000270893
TERF1P7	ENSG00000232186
AP005432.1	ENSG00000266805
ALKBH7	ENSG00000125652
RPS4XP12	ENSG00000244400
OAF	ENSG00000184232
MTCO1P55	ENSG00000241926
DRG1P1	ENSG00000235411
AC023824.1	ENSG00000260073
RNU6-45P	ENSG00000207200
AC008877.1	ENSG00000248199
C16orf90	ENSG00000215131
AC121251.1	ENSG00000228171
AC008870.4	ENSG00000261723
AC015819.2	ENSG00000278607
OR1G1	ENSG00000183024
AC006007.1	ENSG00000230746
OR4K5	ENSG00000176281
IGLV5-48	ENSG00000211647
OR10J7P	ENSG00000248442
LINC00974	ENSG00000226629
AC114774.1	ENSG00000251501
SNORD42	ENSG00000202440
HSP90B2P	ENSG00000259706
AP000484.1	ENSG00000275598
TTTY1B	ENSG00000129816
SNHG11	ENSG00000174365
BMP7-AS1	ENSG00000235032
AL049812.3	ENSG00000228959
AC130371.1	ENSG00000262339
AC008764.7	ENSG00000269578
AC108865.2	ENSG00000272218
KRT8P3	ENSG00000254285
AL359694.1	ENSG00000219404
CCNJP1	ENSG00000227491
AC011676.5	ENSG00000280035
LINC01898	ENSG00000261194
PSMC1P3	ENSG00000231244
AC008750.4	ENSG00000268520
AC114980.1	ENSG00000251023
OXER1	ENSG00000162881
ETV5-AS1	ENSG00000234197
RPL21P30	ENSG00000235937
AL121906.1	ENSG00000271803
RNU6-1206P	ENSG00000252148
TRIM53BP	ENSG00000166013
AC006148.2	ENSG00000243574
AL357140.2	ENSG00000228150
SSMEM1	ENSG00000165120
LINC00498	ENSG00000248397
AC009902.1	ENSG00000254014
CYP4F9P	ENSG00000267392
TESK1	ENSG00000107140
KRT18P68	ENSG00000213100
AC067930.4	ENSG00000255050
Z95327.1	ENSG00000202231
AC137936.1	ENSG00000283148
DPPA2P4	ENSG00000261429
UBE2FP2	ENSG00000261199
AL513165.2	ENSG00000256966
FOSL1P1	ENSG00000248394
AC093788.1	ENSG00000273449
PPAN	ENSG00000130810
RN7SL636P	ENSG00000244376
AC010776.1	ENSG00000267269
AC104825.1	ENSG00000251615
ASH1L-IT1	ENSG00000227773
RAD23BP2	ENSG00000230244
AC116035.1	ENSG00000227549
OR4C15	ENSG00000181939
IGKV2OR22-4	ENSG00000253691
LINC01488	ENSG00000285094
AC073464.2	ENSG00000234837
AC019235.1	ENSG00000248770
POM121L1P	ENSG00000183169
TAAR5	ENSG00000135569
NPAP1P7	ENSG00000277357
RN7SKP122	ENSG00000251732
NXT1	ENSG00000132661
LINC02727	ENSG00000254823
Z93242.1	ENSG00000226153
ANKHD1	ENSG00000131503
FABP5P1	ENSG00000236972
AC064847.1	ENSG00000218682
AC242426.1	ENSG00000213226
EEF1A1P33	ENSG00000258846
LRRC10	ENSG00000198812
AC244394.2	ENSG00000234225
SERBP1P2	ENSG00000225878
PHBP19	ENSG00000257246
AC002401.2	ENSG00000250282
AC067942.1	ENSG00000227304
AC120194.1	ENSG00000287230
GZMH	ENSG00000100450
CXCL11	ENSG00000169248
SLC25A15P2	ENSG00000237164
LINC01474	ENSG00000236849
AL162632.1	ENSG00000257900
RNU4-78P	ENSG00000222872
AC002059.1	ENSG00000273216
AC127459.3	ENSG00000280400
RPLP1P5	ENSG00000214657
AC008734.1	ENSG00000269300
OR4B2P	ENSG00000255514
AC092634.3	ENSG00000227910
AC098479.1	ENSG00000273493
COX6CP13	ENSG00000234144
LINC01820	ENSG00000228100
AP001469.3	ENSG00000239415
AC027104.1	ENSG00000260685
SMARCE1P6	ENSG00000214465
PPIAP76	ENSG00000250484
DNAJC19P6	ENSG00000220871
AP001885.1	ENSG00000179038
THAP12P2	ENSG00000243915
AC239799.2	ENSG00000287190
AC068616.1	ENSG00000286202
MIR128-2	ENSG00000207625
CIR1P2	ENSG00000250215
AC012301.2	ENSG00000286777
HMGB1P28	ENSG00000249745
H3P2	ENSG00000237279
MIR3178	ENSG00000266232
AL355480.1	ENSG00000280836
AIDAP1	ENSG00000230154
PRPS1L1	ENSG00000229937
RN7SL73P	ENSG00000265882
RPL23AP56	ENSG00000244413
AC010368.1	ENSG00000250886
PSMA6	ENSG00000100902
AC009948.3	ENSG00000279598
AC006059.3	ENSG00000285539
PIN1P1	ENSG00000229359
AC104779.1	ENSG00000249304
AC016831.4	ENSG00000271204
AC023906.2	ENSG00000259178
RNU1-29P	ENSG00000271739
PCDHA9	ENSG00000204961
AC003071.1	ENSG00000226573
ANKRD44-IT1	ENSG00000236977
RPS6P16	ENSG00000243250
USP9YP20	ENSG00000230854
LINC02033	ENSG00000279727
BNIP3P22	ENSG00000268174
RNU6-625P	ENSG00000238658
SNORA108	ENSG00000252284
UPF3AP3	ENSG00000234709
VN1R69P	ENSG00000260724
RLIMP2	ENSG00000237278
MIR5093	ENSG00000266307
GSC2	ENSG00000063515
RPL29P7	ENSG00000213063
RN7SL120P	ENSG00000244169
AC011503.4	ENSG00000287399
DNAJC19P1	ENSG00000237141
AC023245.2	ENSG00000255099
AC026784.1	ENSG00000252083
RN7SL869P	ENSG00000244392
PRAC2	ENSG00000229637
LINC02151	ENSG00000236437
AC006504.1	ENSG00000261770
AL162727.2	ENSG00000237073
AC091181.1	ENSG00000279555
AC010086.1	ENSG00000226918
PELI3	ENSG00000174516
RSL24D1P3	ENSG00000231556
AL121845.1	ENSG00000229299
AC122694.1	ENSG00000250122
ZNF346-IT1	ENSG00000251666
AC018628.1	ENSG00000279133
AC023090.2	ENSG00000279077
ZFP64P1	ENSG00000258491
AL360013.2	ENSG00000232436
AL731534.1	ENSG00000235810
MYL6P3	ENSG00000227173
RPSAP36	ENSG00000243175
AC009063.4	ENSG00000288554
TPT1P9	ENSG00000234782
AC010615.3	ENSG00000268731
MIR411	ENSG00000199109
SDHA	ENSG00000073578
RPL12P29	ENSG00000233189
AC004477.1	ENSG00000266341
NAT8B	ENSG00000204872
AL121829.2	ENSG00000275812
AL445183.2	ENSG00000235563
LINC01181	ENSG00000250929
AC015799.1	ENSG00000279432
AL355333.1	ENSG00000270234
AL035461.2	ENSG00000275632
AL606537.1	ENSG00000272167
AC126323.6	ENSG00000261296
AL512361.1	ENSG00000258401
JTB	ENSG00000143543
CLUHP8	ENSG00000258278
MYL6P1	ENSG00000226543
AC104982.1	ENSG00000239129
AC016542.2	ENSG00000279502
AC078802.1	ENSG00000269889
PPP1R14BP3	ENSG00000179967
TRAV14DV4	ENSG00000211792
LINC00545	ENSG00000236094
MZT1P1	ENSG00000271264
RNA5SP446	ENSG00000251764
AC174071.1	ENSG00000270301
MIR4730	ENSG00000264961
PPIAP60	ENSG00000226961
AL137918.1	ENSG00000279633
IL20	ENSG00000162891
PTMAP6	ENSG00000237000
RPS17P17	ENSG00000225758
RPS29P25	ENSG00000243581
DHPS	ENSG00000095059
FTCD-AS1	ENSG00000237338
AC008635.1	ENSG00000222614
OR1AA1P	ENSG00000234288
WNT5A-AS1	ENSG00000244586
MIR300	ENSG00000215957
AC245047.8	ENSG00000241207
ADRA2B	ENSG00000274286
MCM8	ENSG00000125885
AL158819.1	ENSG00000232765
AC104564.2	ENSG00000264007
AL022326.2	ENSG00000280216
AC092045.1	ENSG00000239557
AC124301.1	ENSG00000254586
AC007952.2	ENSG00000228157
RNU6-677P	ENSG00000252723
RSL24D1P4	ENSG00000215800
RN7SL583P	ENSG00000239504
AL136372.1	ENSG00000150732
AL139287.1	ENSG00000240731
SYF2P2	ENSG00000233148
RPL26	ENSG00000161970
SNORA71	ENSG00000201393
AC087369.1	ENSG00000253571
SMCO3	ENSG00000179256
AC016734.1	ENSG00000279485
AC239803.1	ENSG00000273059
AC024933.1	ENSG00000272656
RNU6-1198P	ENSG00000252713
RN7SL326P	ENSG00000264582
MIR1301	ENSG00000221445
RTBDN	ENSG00000132026
AL049839.1	ENSG00000259140
AC015922.1	ENSG00000233090
RPL26P26	ENSG00000242595
AL513534.1	ENSG00000221184
RN7SKP188	ENSG00000222721
NDUFAF2P2	ENSG00000255358
AL590143.1	ENSG00000219604
RPL19P14	ENSG00000240870
HAUS3	ENSG00000214367
AC104169.1	ENSG00000285325
AL162151.1	ENSG00000229402
AL513325.1	ENSG00000237861
AC078860.3	ENSG00000288530
MT1JP	ENSG00000255986
AC004486.1	ENSG00000257905
AC127520.1	ENSG00000285661
FAM133GP	ENSG00000256079
AC106820.1	ENSG00000243445
IGHV3OR16-9	ENSG00000270472
RPL7AP25	ENSG00000235294
AL590286.1	ENSG00000217557
PTX4	ENSG00000251692
AC008895.1	ENSG00000279948
AC244502.3	ENSG00000259042
PRSS29P	ENSG00000196364
AC008074.1	ENSG00000237217
AL161793.1	ENSG00000228153
BX322562.1	ENSG00000273796
PSMA2	ENSG00000106588
AC004965.1	ENSG00000233683
AP004245.1	ENSG00000238041
C11orf54	ENSG00000182919
GPX8	ENSG00000164294
FOXS1	ENSG00000179772
AC007036.2	ENSG00000230751
AC074338.1	ENSG00000228015
AL163153.1	ENSG00000259047
RNU6-102P	ENSG00000207214
AC097381.1	ENSG00000228919
OR9M1P	ENSG00000186124
CCDC183	ENSG00000213213
AC040963.1	ENSG00000267215
AC008906.1	ENSG00000248734
PAGE4	ENSG00000101951
TIMM23B	ENSG00000204152
LINC01742	ENSG00000275852
AC233290.1	ENSG00000257872
TMEM174	ENSG00000164325
AC002128.1	ENSG00000268947
AC100778.4	ENSG00000287518
RPL29P24	ENSG00000241030
AC018690.1	ENSG00000273306
WFDC12	ENSG00000168703
AC008015.1	ENSG00000258578
ZNF585A	ENSG00000196967
SIGLEC31P	ENSG00000268847
AP000797.2	ENSG00000244259
AL355596.2	ENSG00000286452
KRT18P41	ENSG00000253219
AC010894.4	ENSG00000279884
RPL32P35	ENSG00000223995
EFL1P2	ENSG00000248998
AC087752.1	ENSG00000243979
TRBV23OR9-2	ENSG00000229063
AL606752.1	ENSG00000231100
GSDMD	ENSG00000104518
MTCO3P4	ENSG00000228851
AL592114.2	ENSG00000225522
AC092596.1	ENSG00000287174
SLC4A1APP2	ENSG00000236401
AL590787.1	ENSG00000260509
AL050331.2	ENSG00000236326
RPL12P35	ENSG00000243007
AC008446.1	ENSG00000253600
AC005606.1	ENSG00000260107
AC025187.1	ENSG00000249994
SLC2A11	ENSG00000133460
RPL23AP67	ENSG00000240991
AP001189.3	ENSG00000254810
SAG	ENSG00000130561
Z94721.3	ENSG00000285730
AC040977.1	ENSG00000262089
OR11H13P	ENSG00000196143
RNU6-1238P	ENSG00000253024
Z98880.1	ENSG00000287253
AC022819.1	ENSG00000259921
SETD4-AS1	ENSG00000236677
AC025472.1	ENSG00000288579
RPL21P18	ENSG00000213343
RBFA	ENSG00000101546
AC114814.2	ENSG00000235293
AC004062.1	ENSG00000251312
SHPK	ENSG00000197417
AL121772.3	ENSG00000276952
ST13P20	ENSG00000215875
AC234064.1	ENSG00000224630
AC005741.1	ENSG00000249418
AC103808.2	ENSG00000264595
AL713998.3	ENSG00000286680
LINC00266-4P	ENSG00000228786
AP005205.1	ENSG00000261627
AL096840.2	ENSG00000270914
KBTBD13	ENSG00000234438
ZBTB8OSP1	ENSG00000183432
AC009102.2	ENSG00000272372
AC127502.2	ENSG00000270055
AC100801.2	ENSG00000287927
AC133528.1	ENSG00000273113
RPSAP44	ENSG00000220773
ZBTB20-AS3	ENSG00000239946
AC087501.2	ENSG00000262815
AC009779.3	ENSG00000258311
AC091167.2	ENSG00000261147

### Sheet: ovl.braak.dprog
gname	ensemblID
LINC01806	ENSG00000227403
AC020899.1	ENSG00000242858
AC010335.3	ENSG00000280121
RNASEH1	ENSG00000171865
RN7SL130P	ENSG00000244256
FXN	ENSG00000165060
AL353625.1	ENSG00000213073
AL023775.1	ENSG00000235008
GRIFIN	ENSG00000275572
AC004832.5	ENSG00000273350
CD2BP2-DT	ENSG00000260219
AC016831.1	ENSG00000226380
SMIM26	ENSG00000232388
PIK3CD-AS1	ENSG00000179840
RN7SL510P	ENSG00000266308
TMEM63A	ENSG00000196187
SRSF3P6	ENSG00000233307
AL158825.2	ENSG00000229587
AL162431.3	ENSG00000270711

### Sheet: unique.dprog
gname	ensemblID
TP53I13	ENSG00000167543
LINC01519	ENSG00000237267
ZBTB11-AS1	ENSG00000256628
AL157396.1	ENSG00000280660
AC020930.1	ENSG00000287783
RNF17	ENSG00000132972
AC144522.1	ENSG00000279925
AL157373.1	ENSG00000225102
AC239367.2	ENSG00000230926
AC037193.1	ENSG00000287623
LINC02182	ENSG00000260420
RPL5P23	ENSG00000240395
LINC01435	ENSG00000229981
Z82217.1	ENSG00000279652
AL078587.1	ENSG00000231081
AC135782.2	ENSG00000259989
AL049765.1	ENSG00000232465
AC073023.1	ENSG00000253956
AC064836.2	ENSG00000273456
ANKRD11P1	ENSG00000234429
KRT76	ENSG00000185069
TFAMP1	ENSG00000230444
MIR3943	ENSG00000264069
MAP10	ENSG00000212916
LINC01819	ENSG00000231826
AL512625.2	ENSG00000229422
MAFG-DT	ENSG00000265688
CNKSR3	ENSG00000153721
RPS3AP29	ENSG00000237818
CTAGE12P	ENSG00000215441
SPATA6L	ENSG00000106686
AL606490.1	ENSG00000225055
COX5A	ENSG00000178741
AL358215.3	ENSG00000283999
ENOX1-AS1	ENSG00000233821
AC145098.2	ENSG00000279821
AC027343.2	ENSG00000249865
AC007638.2	ENSG00000263096
RPS4XP15	ENSG00000240721
AC112236.3	ENSG00000286896
AC138028.6	ENSG00000278341
UBE2F	ENSG00000184182
AC092849.2	ENSG00000286938
RPL21P136	ENSG00000271215
AC107391.1	ENSG00000251310
AC069120.1	ENSG00000253361
CCRL2	ENSG00000121797
AC093525.10	ENSG00000280402
TNFRSF14	ENSG00000157873
AC010745.2	ENSG00000228876
CYP2A7	ENSG00000198077
PABPN1L	ENSG00000205022
AP005329.1	ENSG00000264235
KLHL6-AS1	ENSG00000242522
