## Supplementary material for "Dissecting the molecular landscape of Parkinson’s disease and Parkinson’s disease dementia using highly efficient snRNA-seq (HIF-snRNA-seq)": All-tablrs: late-inhibitory.xlsx

### Sheet: unique.braak
gname	ensemblID
MIR320A	ENSG00000208037
AL391647.2	ENSG00000238426
CERS1	ENSG00000223802
MIR5094	ENSG00000264966
AC005034.6	ENSG00000286045
NELFE	ENSG00000204356
AL355075.4	ENSG00000259001
AC026310.3	ENSG00000278969
AC008127.2	ENSG00000257572
AC092435.3	ENSG00000260090
AC006028.1	ENSG00000231357
AL160006.1	ENSG00000258634
AL023280.1	ENSG00000237381
AL451140.1	ENSG00000229297
RNA5SP235	ENSG00000202281
AC112198.1	ENSG00000226810
IRGQ	ENSG00000167378
DKKL1P1	ENSG00000215546
CTHRC1	ENSG00000164932
AL645768.1	ENSG00000286502
OR5AO1P	ENSG00000272676
RNU6-511P	ENSG00000200366
Z98885.3	ENSG00000279345
KRT18P47	ENSG00000259489
PHBP9	ENSG00000230224
AC079602.2	ENSG00000256963
LIPC-AS1	ENSG00000259293
SIGLEC11	ENSG00000161640
AL354726.1	ENSG00000236896
TUSC2P1	ENSG00000285470
HMGN1P15	ENSG00000250197
RNU1-132P	ENSG00000201170
ARHGEF25	ENSG00000240771
EXOSC4	ENSG00000178896
AC079178.1	ENSG00000231388
AC018659.8	ENSG00000279798
LINC01412	ENSG00000232606
AL139005.1	ENSG00000279393
KCNE1B	ENSG00000276289
AL390071.1	ENSG00000287650
RNF222	ENSG00000189051
AL157712.1	ENSG00000276375
RPSAP23	ENSG00000230391
AC007485.2	ENSG00000279059
AC108043.1	ENSG00000224560
LCE1A	ENSG00000186844
MIR9-3	ENSG00000284329
AC034102.8	ENSG00000273890
ERC2-IT1	ENSG00000281708
AC110772.2	ENSG00000250971
GTF3AP1	ENSG00000237274
AC092117.2	ENSG00000279901
KRT2	ENSG00000172867
AP000879.1	ENSG00000254721
MIR135A2	ENSG00000207586
DPP4-DT	ENSG00000230918
PPP1R14B-AS1	ENSG00000256940
RPS3P6	ENSG00000213363
SNHG19	ENSG00000260260
GAGE1	ENSG00000205777
IGKV6D-21	ENSG00000225523
RNF151	ENSG00000179580
AC023161.1	ENSG00000257400
CEP43	ENSG00000213066
AL031716.1	ENSG00000260022
AC006042.2	ENSG00000233264
CD14	ENSG00000170458
LINC02843	ENSG00000228189
AL589702.1	ENSG00000284745
AC243965.2	ENSG00000275552
FOXO3B	ENSG00000240445
AL031663.3	ENSG00000277022
AC090099.2	ENSG00000285562
AC008562.1	ENSG00000253512
AP005329.3	ENSG00000272688
HOTTIP	ENSG00000243766
AC254633.1	ENSG00000272482
AC006511.2	ENSG00000255581
AL355096.1	ENSG00000258460
AL035443.1	ENSG00000224765
RNU7-176P	ENSG00000238962
LINC00517	ENSG00000259091
AARSD1	ENSG00000266967
AC097381.3	ENSG00000273267
RNA5SP148	ENSG00000252336
HMGB1P30	ENSG00000244089
AL138957.1	ENSG00000235625
AC138915.3	ENSG00000261541
AC002558.3	ENSG00000262265
AL627171.1	ENSG00000278002
AC006116.10	ENSG00000285996
DGAT2L7P	ENSG00000205267
AC087645.1	ENSG00000267624
MINDY4	ENSG00000106125
AC087239.1	ENSG00000278743
OR4F17	ENSG00000176695
HMGB1P33	ENSG00000261174
AC073585.1	ENSG00000286088
OR5D17P	ENSG00000181837
DOCK11P1	ENSG00000259000
FREM2-AS1	ENSG00000225350
PPP2CA	ENSG00000113575
SNORD115-1	ENSG00000201831
CCDC71	ENSG00000177352
AC004951.1	ENSG00000228434
C2orf69P3	ENSG00000261299
AC025277.1	ENSG00000261555
AC015922.2	ENSG00000265519
HMGB3P24	ENSG00000215283
RNASE1	ENSG00000129538
AC119501.1	ENSG00000271578
MRM1	ENSG00000278619
ZFP41	ENSG00000181638
AC095050.2	ENSG00000249284
MYOG	ENSG00000122180
AC131235.3	ENSG00000273181
NOP56P2	ENSG00000226626
AP004833.3	ENSG00000255285
ZNF626	ENSG00000188171
Z80897.1	ENSG00000286485
CYP2A7P1	ENSG00000213908
LINC01370	ENSG00000237767
AP000593.2	ENSG00000228286
AL139099.1	ENSG00000258377
LINC02148	ENSG00000250427
AL683813.3	ENSG00000271339
PCDH8P1	ENSG00000225510
MIR4477B	ENSG00000266017
AC090616.6	ENSG00000278867
AC036164.1	ENSG00000263017
AL139327.1	ENSG00000121388
AL445193.2	ENSG00000235038
FRG2LP	ENSG00000267704
RPL23AP23	ENSG00000236863
AC055811.3	ENSG00000266498
TCL1A	ENSG00000100721
LINC01136	ENSG00000233791
AC068134.1	ENSG00000224516
LINC01893	ENSG00000264260
AC039056.1	ENSG00000257797
OR4C3	ENSG00000176547
HMGN2P27	ENSG00000232916
AC115621.1	ENSG00000270387
ANXA8	ENSG00000265190
AC134508.1	ENSG00000260670
AC026462.5	ENSG00000285800
NECTIN1-AS1	ENSG00000255247
AC011498.2	ENSG00000267030
AL136528.1	ENSG00000227589
FOXD2-AS1	ENSG00000237424
TNRC18P1	ENSG00000249661
PTH2	ENSG00000142538
AC067931.2	ENSG00000280326
HOXB-AS1	ENSG00000230148
AP002358.1	ENSG00000214797
RNU6-659P	ENSG00000252263
BNIP3P19	ENSG00000271638
CRYGB	ENSG00000182187
SPNS1	ENSG00000169682
VENTXP4	ENSG00000230465
AC245297.2	ENSG00000272755
AC027345.1	ENSG00000276098
LCE1C	ENSG00000197084
ARID3C	ENSG00000205143
RNU2-31P	ENSG00000252763
ERLNC1	ENSG00000230550
AC026624.1	ENSG00000285974
AC091948.1	ENSG00000283653
AC124319.3	ENSG00000280248
FMC1	ENSG00000164898
NF1P1	ENSG00000270831
TTC9B	ENSG00000174521
AC007014.1	ENSG00000262020
AC114752.1	ENSG00000238012
RAB11FIP1P1	ENSG00000228492
AL365204.3	ENSG00000277608
MIR412	ENSG00000199012
AC008147.2	ENSG00000257298
LINC02000	ENSG00000243832
MCM7	ENSG00000166508
AL121885.1	ENSG00000226169
MMP13	ENSG00000137745
OR6C75	ENSG00000187857
AC009554.2	ENSG00000285863
SMARCC2	ENSG00000139613
RNU6-579P	ENSG00000252688
MARVELD3	ENSG00000140832
AC009955.1	ENSG00000228973
ZNF512	ENSG00000243943
STARD10	ENSG00000214530
TMEM189-UBE2V1	ENSG00000124208
LINC02419	ENSG00000256906
QPCT	ENSG00000115828
AL589666.2	ENSG00000280232
AC090004.1	ENSG00000268279
AL353572.1	ENSG00000225385
CHIAP2	ENSG00000203878
AC004590.1	ENSG00000251239
NAP1L4P3	ENSG00000234145
TMEM63A	ENSG00000196187
KRT18P45	ENSG00000249438
SEPTIN14P24	ENSG00000231299
IGKV3D-11	ENSG00000211632
AC092757.3	ENSG00000277144
AC006971.1	ENSG00000218586
MTND6P32	ENSG00000227649
AC012379.2	ENSG00000259700
RN7SKP123	ENSG00000222664
POU3F3	ENSG00000198914
OR2AG1	ENSG00000279486
ERN2	ENSG00000134398
AL357497.1	ENSG00000235051
AL031668.1	ENSG00000228386
AC022150.3	ENSG00000269349
WARS1P1	ENSG00000225802
AC093787.1	ENSG00000226886
PPP1R11P2	ENSG00000231765
CYP2D6	ENSG00000100197
HEPHL1	ENSG00000181333
AL137077.2	ENSG00000283078
AC108063.2	ENSG00000286280
AC079384.1	ENSG00000258346
PAGR1	ENSG00000280789
AC114776.1	ENSG00000235881
AL353625.1	ENSG00000213073
CR383656.8	ENSG00000257731
CNPY2	ENSG00000257727
AC098484.2	ENSG00000234917
AC026415.1	ENSG00000249941
AC011524.1	ENSG00000267027
AC100871.1	ENSG00000250727
NFYC-AS1	ENSG00000272145
OR8B7P	ENSG00000254976
AC018693.1	ENSG00000225284
HNRNPA3P16	ENSG00000267233
Z97989.1	ENSG00000255389
LINC00462	ENSG00000233610
AC022150.2	ENSG00000268970
MAGEB6	ENSG00000176746
CLRN2	ENSG00000249581
MTCYBP42	ENSG00000228803
CALCA	ENSG00000110680
KIRREL3-AS3	ENSG00000218109
RPS29P33	ENSG00000226470
PPBPP2	ENSG00000248848
AC016949.1	ENSG00000230732
HNRNPA1	ENSG00000135486
AP001178.4	ENSG00000288533
OR4A17P	ENSG00000255196
CYMP-AS1	ENSG00000235407
AL158832.1	ENSG00000235880
AC114786.1	ENSG00000249763
PPFIA1P1	ENSG00000271639
ARPC4	ENSG00000241553
GHET1	ENSG00000281189
AC013356.1	ENSG00000244251
AC008940.1	ENSG00000228650
SRSF6	ENSG00000124193
RPS28P4	ENSG00000237039
AC091152.3	ENSG00000271222
AC002091.1	ENSG00000265975
AC004706.3	ENSG00000282936
KRT42P	ENSG00000214514
RNY3	ENSG00000202354
AL512506.2	ENSG00000280060
AC091073.1	ENSG00000259602
AL590822.3	ENSG00000287356
ARHGAP19	ENSG00000213390
AL049767.1	ENSG00000283142
AC009408.2	ENSG00000251974
RN7SL775P	ENSG00000243370
AC073592.1	ENSG00000214650
AC010997.5	ENSG00000273248
ZNF10	ENSG00000256223
AC133485.2	ENSG00000260402
AC010768.3	ENSG00000255106
AC020909.2	ENSG00000268518
LINC02065	ENSG00000248846
AC005696.1	ENSG00000262050
TAS2R4	ENSG00000127364
AC015656.1	ENSG00000279036
AC073352.1	ENSG00000272662
TMA16P2	ENSG00000232467
RD3	ENSG00000198570
GUSBP12	ENSG00000169325
AL158825.2	ENSG00000229587
AC004584.1	ENSG00000262298
AC135776.4	ENSG00000279165
AL592076.1	ENSG00000224348
CDH16	ENSG00000166589
AL592148.1	ENSG00000229399
AC096675.1	ENSG00000287197
AL031600.3	ENSG00000261641
AFG3L2P1	ENSG00000253606
LPP-AS2	ENSG00000270959
G0S2	ENSG00000123689
Z82217.1	ENSG00000279652
MIR548AI	ENSG00000265226
AL138830.1	ENSG00000226079
ANGPTL3	ENSG00000132855
HMGB1P25	ENSG00000230886
TRAV29DV5	ENSG00000211810
TBX21	ENSG00000073861
GSTM3P1	ENSG00000227693
NF1P2	ENSG00000258997
VCAM1	ENSG00000162692
RPSAP58	ENSG00000225178
RC3H1-IT1	ENSG00000236535
AC103726.2	ENSG00000253992
ARL4AP4	ENSG00000231395
WDR27	ENSG00000184465
AC008498.2	ENSG00000279985
AP001187.1	ENSG00000230835
TMEM205	ENSG00000105518
NCRNA00250	ENSG00000253433
AL603910.1	ENSG00000223821
AL021917.1	ENSG00000287050
ECEL1P2	ENSG00000244280
TTTY21	ENSG00000228890
AKR1B1P2	ENSG00000213452
SGCA	ENSG00000108823
NF1P4	ENSG00000258027
HNRNPA1P32	ENSG00000213778
AC017100.1	ENSG00000259985
AC016550.2	ENSG00000248363
RN7SKP109	ENSG00000222524
ENTR1P2	ENSG00000181101
AC007952.4	ENSG00000262202
AC026471.2	ENSG00000260625
AC092354.2	ENSG00000272370
TSTD1	ENSG00000215845
EBP	ENSG00000147155
AGBL5-IT1	ENSG00000229122
RARRES2P5	ENSG00000260967
ZNF664	ENSG00000179195
RN7SL515P	ENSG00000241406
AC000068.3	ENSG00000273300
TRIM75P	ENSG00000250374
AC015813.4	ENSG00000278642
PTGER2	ENSG00000125384
AL355994.3	ENSG00000233078
AC037487.1	ENSG00000265912
OR6C1	ENSG00000205330
LINC02610	ENSG00000186235
PLCE1-AS2	ENSG00000232913
RPL36AP39	ENSG00000230980
AC107993.1	ENSG00000267222
MTND5P6	ENSG00000228440
AC090644.1	ENSG00000285731
AL117378.1	ENSG00000236673
CR545473.1	ENSG00000248155
AC114498.1	ENSG00000235146
AC018635.2	ENSG00000272915
GAPDHP52	ENSG00000235076
NUPR2	ENSG00000185290
PRSS38	ENSG00000185888
RN7SL67P	ENSG00000243854
AC092384.2	ENSG00000259881
AC091047.1	ENSG00000254557
NPM1P38	ENSG00000219257
AC027544.3	ENSG00000256734
DELE1	ENSG00000081791
NFE2L1-DT	ENSG00000263412
AC123905.1	ENSG00000257265
AC188617.1	ENSG00000286710
PRAMEF19	ENSG00000204480
AL353803.4	ENSG00000261334
AC122688.3	ENSG00000279233
AC133681.1	ENSG00000286919
AC053503.5	ENSG00000280323
AC107302.2	ENSG00000287053
AC027287.1	ENSG00000257350
AC092279.1	ENSG00000268362
AC091179.2	ENSG00000244559
AC083805.2	ENSG00000257953
SNURFL	ENSG00000173954
RN7SKP203	ENSG00000200488
C6orf163	ENSG00000203872
AC010359.3	ENSG00000286314
AC027682.7	ENSG00000280214
SUN2	ENSG00000100242
BNIP3P30	ENSG00000268079
AL450345.2	ENSG00000287550
CD1A	ENSG00000158477
AC006441.1	ENSG00000263466
AC079988.1	ENSG00000236145
HGC6.3	ENSG00000235994
KNOP1P4	ENSG00000232422
AC024075.1	ENSG00000267904
ZNF259P1	ENSG00000219565
AC024267.1	ENSG00000264066
ABCC6P1	ENSG00000256340
AL928654.1	ENSG00000251602
AL929554.2	ENSG00000261793
DLGAP2-AS1	ENSG00000253267
AL157899.1	ENSG00000270994
AC112243.1	ENSG00000279460
RN7SKP80	ENSG00000202058
ATOH1	ENSG00000172238
LINC01702	ENSG00000235200
CREB3L2-AS1	ENSG00000237243
AL591212.2	ENSG00000235224
AL359219.1	ENSG00000258685
PDHA2	ENSG00000163114
PGAM4P2	ENSG00000248488
ARRDC1	ENSG00000197070
AC105129.3	ENSG00000270690
HIGD2AP2	ENSG00000235695
AF107885.1	ENSG00000242488
PNMA6E	ENSG00000214897
PRELID1P1	ENSG00000217325
AC055878.1	ENSG00000255357
AL590483.3	ENSG00000279774
AC010634.1	ENSG00000251371
ALKBH7	ENSG00000125652
AC011944.2	ENSG00000279235
CNDP1	ENSG00000150656
AL157414.2	ENSG00000231078
RPS26P13	ENSG00000227887
AL512604.3	ENSG00000260100
ST13P14	ENSG00000240959
AC008543.3	ENSG00000266922
AL031595.3	ENSG00000280434
AL138847.2	ENSG00000278967
AL096817.1	ENSG00000279616
MSRB1	ENSG00000198736
AL357752.1	ENSG00000231053
AC078788.2	ENSG00000241912
RNU2-65P	ENSG00000222094
AC007292.1	ENSG00000267980
LINC00974	ENSG00000226629
MFSD1P1	ENSG00000261868
RN7SKP191	ENSG00000201583
HEXA	ENSG00000213614
AC104785.1	ENSG00000270720
RABGAP1L-IT1	ENSG00000223525
C5orf52	ENSG00000187658
LINC02010	ENSG00000242671
RPL23AP32	ENSG00000237887
AC020633.1	ENSG00000240890
AL031432.1	ENSG00000231953
RAB43P1	ENSG00000259856
AC011005.3	ENSG00000241573
AP001180.1	ENSG00000260779
SLIT1-AS1	ENSG00000234855
AC011676.5	ENSG00000280035
RSPO1	ENSG00000169218
ZNF72P	ENSG00000184624
AC106886.3	ENSG00000274678
MTND4P8	ENSG00000248548
AC087071.2	ENSG00000240571
KRT8P14	ENSG00000214282
AL008729.1	ENSG00000215022
AC016304.1	ENSG00000243122
RNU6-1050P	ENSG00000222320
UCK1	ENSG00000130717
AC092611.1	ENSG00000251455
AC092368.3	ENSG00000261512
RNU6-1300P	ENSG00000212348
HOXD11	ENSG00000128713
AC012157.2	ENSG00000258034
AC005838.2	ENSG00000266538
L3MBTL1	ENSG00000185513
AC067852.3	ENSG00000267632
LINC00308	ENSG00000184856
MSMP	ENSG00000215183
AL157400.2	ENSG00000232936
AC005519.1	ENSG00000258559
AC092448.1	ENSG00000286995
ZNF506	ENSG00000081665
PPAN	ENSG00000130810
AC004847.1	ENSG00000260997
DDX43P2	ENSG00000270763
AC092952.1	ENSG00000214147
LINC01359	ENSG00000226891
DNAL4	ENSG00000100246
AC010335.3	ENSG00000280121
SERPINA7	ENSG00000123561
AC093107.1	ENSG00000223718
AP003168.2	ENSG00000255081
LINC02630	ENSG00000227313
MTND4P11	ENSG00000234099
ZNF605	ENSG00000196458
LINC01555	ENSG00000180869
AP001496.3	ENSG00000265188
AL133297.2	ENSG00000260989
SERBP1P2	ENSG00000225878
MRPL20-AS1	ENSG00000224870
AC018866.1	ENSG00000201006
AC008268.1	ENSG00000235584
CYP1A2	ENSG00000140505
LINC01474	ENSG00000236849
AC004466.1	ENSG00000268069
RNU6-887P	ENSG00000222592
MTCYBP17	ENSG00000249247
ADGRF5-AS1	ENSG00000225730
CR559946.2	ENSG00000279182
AC117465.1	ENSG00000226782
SPHK1	ENSG00000176170
AC078991.1	ENSG00000237730
RNA5SP199	ENSG00000200275
NMB	ENSG00000197696
AC062039.1	ENSG00000229395
SNORD3C	ENSG00000264940
AL445435.1	ENSG00000270585
OR52A5	ENSG00000171944
AC068616.1	ENSG00000286202
AC022695.3	ENSG00000253749
ISY1	ENSG00000240682
PPATP2	ENSG00000271433
RPL21P108	ENSG00000232701
AC103833.1	ENSG00000253225
AC005066.1	ENSG00000273978
GGTLC3	ENSG00000274252
AC234917.3	ENSG00000287222
TAAR4P	ENSG00000237449
AC109454.1	ENSG00000243648
AC002480.1	ENSG00000232759
AL117353.1	ENSG00000287283
AC015813.6	ENSG00000279207
AL513185.1	ENSG00000226163
RNU1-64P	ENSG00000202313
AC140658.1	ENSG00000205452
AC015468.3	ENSG00000254260
DUSP8P5	ENSG00000235316
SCARNA9	ENSG00000254911
PSMA3-AS1	ENSG00000257621
VN1R69P	ENSG00000260724
AL163636.1	ENSG00000199461
AL136526.1	ENSG00000280169
AC119428.1	ENSG00000226938
AP003973.3	ENSG00000287028
C5orf64-AS1	ENSG00000251575
SLC7A4	ENSG00000099960
WIZP1	ENSG00000255293
RN7SKP17	ENSG00000223174
AC005703.1	ENSG00000237377
IRAIN	ENSG00000259424
AL593844.1	ENSG00000286564
DAZ2	ENSG00000205944
SPINK4	ENSG00000122711
LINC01718	ENSG00000229606
LINC01048	ENSG00000230390
SLC39A4	ENSG00000147804
AC021534.1	ENSG00000266711
AC023090.2	ENSG00000279077
AC073863.1	ENSG00000257359
AC009996.1	ENSG00000259659
EGLN2	ENSG00000269858
RN7SKP279	ENSG00000223315
BCRP4	ENSG00000215456
ZNF551	ENSG00000204519
EIF4A1P8	ENSG00000213484
AC026356.2	ENSG00000276115
AC005618.1	ENSG00000272070
VN1R83P	ENSG00000268521
C1QL1P1	ENSG00000260134
SIGLEC20P	ENSG00000268336
RNU6-1155P	ENSG00000200424
CALM2	ENSG00000143933
OR7E136P	ENSG00000205897
OR13C1P	ENSG00000235248
AL590627.1	ENSG00000255585
JTB	ENSG00000143543
AC121334.4	ENSG00000286576
AL109810.2	ENSG00000235710
FAM133FP	ENSG00000225934
AC048382.4	ENSG00000259551
AC105235.1	ENSG00000279786
BTG3P1	ENSG00000235334
TTTY5	ENSG00000215560
AC010624.2	ENSG00000267890
FAM155A-IT1	ENSG00000227248
AC093585.1	ENSG00000229996
RNU1-115P	ENSG00000202199
AC090543.1	ENSG00000239465
OR4C10P	ENSG00000184789
AL133390.1	ENSG00000287513
RPS15P5	ENSG00000229806
PRKXP1	ENSG00000259205
AC008738.5	ENSG00000267727
OR5P4P	ENSG00000227892
EEF1AKMT2	ENSG00000203791
CFAP298	ENSG00000159079
FTLP8	ENSG00000232217
AC018714.2	ENSG00000287781
MIR124-2	ENSG00000207816
AC044913.2	ENSG00000258965
SNAP47-AS1	ENSG00000230005
AL096840.1	ENSG00000202461
SYF2P2	ENSG00000233148
DDAH2	ENSG00000213722
AC113208.3	ENSG00000260660
YWHAQP5	ENSG00000236564
AC008738.6	ENSG00000270212
AL355994.5	ENSG00000275503
AL513534.1	ENSG00000221184
AL031602.1	ENSG00000278966
SYNE1-AS1	ENSG00000234577
IGLC4	ENSG00000254029
AL160314.1	ENSG00000242061
RPL30P9	ENSG00000242709
AL031710.1	ENSG00000261399
AC110741.1	ENSG00000253593
CARMIL3	ENSG00000186648
AC012123.1	ENSG00000228835
VN1R2	ENSG00000196131
WWTR1-IT1	ENSG00000241985
AC090559.2	ENSG00000270072
AC013290.1	ENSG00000267585
AL929472.2	ENSG00000230955
KRT84	ENSG00000161849
AL157831.2	ENSG00000260205
LINC01583	ENSG00000259518
MIR5707	ENSG00000265598
AC118344.1	ENSG00000205041
AC097451.1	ENSG00000250657
AL353726.1	ENSG00000276535
AL021393.1	ENSG00000226772
CLEC4D	ENSG00000166527
AL359922.2	ENSG00000265194
GALR3	ENSG00000128310
AC091271.1	ENSG00000273702
UBE2F	ENSG00000184182
C10orf95	ENSG00000120055
RNU6-102P	ENSG00000207214
AC010271.2	ENSG00000277453
AC073310.1	ENSG00000214035
AL078612.2	ENSG00000255375
LINC02612	ENSG00000224048
RBPMS-AS1	ENSG00000254109
AC002128.1	ENSG00000268947
DEFB110	ENSG00000203970
CAVIN4	ENSG00000170681
OR4T1P	ENSG00000258641
AGGF1P10	ENSG00000282968
RNA5SP98	ENSG00000200028
CCDC185	ENSG00000178395
AC016769.6	ENSG00000287317
MEP1AP4	ENSG00000224537
AL391005.1	ENSG00000279725
AL591069.1	ENSG00000287656
AL713866.1	ENSG00000261642
AL356299.2	ENSG00000272945
NHP2P1	ENSG00000105988
AC069061.2	ENSG00000264734
AC073648.2	ENSG00000249347
STAM-AS1	ENSG00000260589
AL137058.3	ENSG00000280296
CNKSR3	ENSG00000153721
AC074141.1	ENSG00000283236
ZNF419	ENSG00000105136
AL645638.1	ENSG00000232576
AL603825.1	ENSG00000230199
IRF7	ENSG00000185507
GKN2	ENSG00000183607
AL096701.3	ENSG00000240591
AC080129.1	ENSG00000229964
FKBP11	ENSG00000134285
SMIM2	ENSG00000139656
SNORD89	ENSG00000212283
RN7SL316P	ENSG00000241631
AC013268.3	ENSG00000235721
Z98752.2	ENSG00000234271
RBFA	ENSG00000101546
AC091153.4	ENSG00000261898
AC234064.1	ENSG00000224630
SSTR2	ENSG00000180616
AL031770.1	ENSG00000230433
PHPT1	ENSG00000054148
AL662844.4	ENSG00000272501
AC016769.5	ENSG00000286456
AC106864.1	ENSG00000250046
PATE1	ENSG00000171053
AC092958.3	ENSG00000285660
AC021269.2	ENSG00000255401
AL451085.1	ENSG00000270361
AL133318.1	ENSG00000288542

### Sheet: ovl.braak.dprog
gname	ensemblID
AGPAT1	ENSG00000204310
AC079305.1	ENSG00000222043
MCM8	ENSG00000125885
AC015813.7	ENSG00000280233
AP001469.3	ENSG00000239415
RN7SL49P	ENSG00000265802
SNHG20	ENSG00000234912
TRGC1	ENSG00000211689
ELOCP22	ENSG00000255006
NDUFAF2P2	ENSG00000255358
AC010625.1	ENSG00000248867
AL021707.7	ENSG00000273076
AC011726.1	ENSG00000253430
AC092068.2	ENSG00000267412
CHMP1B	ENSG00000255112
AL160271.2	ENSG00000236687

### Sheet: unique.dprog
gname	ensemblID
AL450332.1	ENSG00000226409
DUSP9	ENSG00000130829
H3C1	ENSG00000275714
PRNT	ENSG00000180259
AL157373.1	ENSG00000225102
AC009951.5	ENSG00000283118
AC245060.2	ENSG00000234630
AC093583.1	ENSG00000242048
AL109917.1	ENSG00000231050
AC013437.1	ENSG00000257284
OR14A16	ENSG00000196772
FSCN2	ENSG00000186765
AC006478.2	ENSG00000287039
BMPR1B-DT	ENSG00000249599
NGFR	ENSG00000064300
AC125603.2	ENSG00000257883
SP7	ENSG00000170374
AC023794.1	ENSG00000248576
LINC01432	ENSG00000234435
AP001273.1	ENSG00000279696
AC005622.1	ENSG00000283525
AC083880.1	ENSG00000273391
AL132719.1	ENSG00000258795
LINC01607	ENSG00000272138
SPATA6L	ENSG00000106686
NSA2P2	ENSG00000258357
PLCZ1	ENSG00000139151
AC090519.2	ENSG00000259499
COX5A	ENSG00000178741
AC009831.1	ENSG00000263823
RPL17P50	ENSG00000213700
HRAT17	ENSG00000234520
AC116914.2	ENSG00000262692
AC124303.2	ENSG00000280234
TREML1	ENSG00000161911
AC132219.1	ENSG00000253334
AL390778.1	ENSG00000227958
CRELD1	ENSG00000163703
MUC5B-AS1	ENSG00000255177
FOXJ1	ENSG00000129654
LINC01399	ENSG00000233080
AC005013.1	ENSG00000228421
AP005329.1	ENSG00000264235
