## Supplementary material for "Dissecting the molecular landscape of Parkinson’s disease and Parkinson’s disease dementia using highly efficient snRNA-seq (HIF-snRNA-seq)": All-tablrs: late-microglia.xlsx

### Sheet: unique.braak
gname	ensemblID
AC012409.5	ENSG00000280048
SNORA10B	ENSG00000207187
OR4C1P	ENSG00000254576
AL391056.2	ENSG00000286078
AL391647.2	ENSG00000238426
LINC01734	ENSG00000230324
RPL19P18	ENSG00000241654
AL138885.3	ENSG00000285759
AL355075.4	ENSG00000259001
SCHIP1	ENSG00000151967
AL157884.1	ENSG00000230867
RPL27AP	ENSG00000215467
AL021153.1	ENSG00000238195
SMARCA5-AS1	ENSG00000245112
AL009050.1	ENSG00000223410
MATN1-AS1	ENSG00000186056
DNAJB12P1	ENSG00000237979
NPM1P43	ENSG00000259440
AL096855.1	ENSG00000221083
ADH6	ENSG00000172955
AC009044.1	ENSG00000279991
AC099524.1	ENSG00000261218
AP001255.1	ENSG00000286222
AL355312.2	ENSG00000231760
AC005392.2	ENSG00000231412
DTX3L	ENSG00000163840
AC112198.1	ENSG00000226810
LINC02198	ENSG00000249352
AC108681.1	ENSG00000224049
ITGB3	ENSG00000259207
SNORD115-15	ENSG00000201679
LIPC-AS1	ENSG00000259293
AC005070.1	ENSG00000270764
CGB5	ENSG00000189052
PGAM1P6	ENSG00000224464
NEFLP1	ENSG00000232634
KIAA1210	ENSG00000250423
NDUFA9	ENSG00000139180
AL391422.2	ENSG00000233068
AL031963.3	ENSG00000272277
LINC00904	ENSG00000271171
AP000756.1	ENSG00000279341
RPS2P16	ENSG00000230799
AC018659.8	ENSG00000279798
C17orf64	ENSG00000141371
AC079035.1	ENSG00000257568
MKRN9P	ENSG00000258128
RN7SL296P	ENSG00000275090
KRT82	ENSG00000161850
KRT19P3	ENSG00000249681
H4C4	ENSG00000277157
GOLGA6L1	ENSG00000273976
AL360006.1	ENSG00000287423
AC008799.1	ENSG00000240388
AC074212.1	ENSG00000259605
MIR181A2HG	ENSG00000224020
AC023511.1	ENSG00000257262
ARHGAP27P2	ENSG00000267472
AL022323.1	ENSG00000279006
APOC4-APOC2	ENSG00000224916
TMEM191B	ENSG00000278558
AC018706.1	ENSG00000286725
ITLN1	ENSG00000179914
AC023824.6	ENSG00000280180
RPL27AP4	ENSG00000233939
RPL34P21	ENSG00000244451
ATP11AUN	ENSG00000197595
AC073283.2	ENSG00000226087
AL049695.1	ENSG00000287728
BLOC1S6	ENSG00000104164
AL121906.2	ENSG00000275223
AL356489.4	ENSG00000287495
SLC25A5P4	ENSG00000234421
AL096855.2	ENSG00000270282
AC019209.2	ENSG00000256440
PET117	ENSG00000232838
NDUFV2	ENSG00000178127
AL390760.1	ENSG00000203364
CYP26C1	ENSG00000187553
RNU6-1318P	ENSG00000202259
TRIM51CP	ENSG00000249910
AC090751.1	ENSG00000261232
AC087283.1	ENSG00000270304
RN7SL60P	ENSG00000243366
SNORD115-23	ENSG00000201331
ARRDC1	ENSG00000197070
AL135841.1	ENSG00000287986
SMG7-AS1	ENSG00000232860
OR4R2P	ENSG00000255560
AL109976.1	ENSG00000277287
COA8	ENSG00000256053
AC254633.1	ENSG00000272482
PPBP	ENSG00000163736
AL773524.1	ENSG00000277869
AC011228.3	ENSG00000288525
AC114271.1	ENSG00000274425
SLC35A3	ENSG00000117620
AC113410.2	ENSG00000251616
AC105137.1	ENSG00000261714
LINC01970	ENSG00000265692
AC007370.1	ENSG00000250098
AC138647.1	ENSG00000226490
AC135584.1	ENSG00000279444
WDR86-AS1	ENSG00000243836
AC015819.2	ENSG00000278607
ZC3H12D	ENSG00000178199
AC022202.1	ENSG00000276650
AC004832.3	ENSG00000249590
AC009242.1	ENSG00000283031
AC091951.2	ENSG00000248775
TSPEAR-AS1	ENSG00000235890
LINC02077	ENSG00000244461
RNU7-50P	ENSG00000238304
ANKRD39	ENSG00000213337
AL022726.1	ENSG00000287138
AC013467.1	ENSG00000270799
LINC00893	ENSG00000241769
AC026956.2	ENSG00000287872
LINC02412	ENSG00000258171
AC004951.1	ENSG00000228434
AC093904.1	ENSG00000240980
IFITM3P6	ENSG00000258352
AC021451.2	ENSG00000286484
GPM6BP3	ENSG00000234121
AL591848.3	ENSG00000260698
GSTA8P	ENSG00000220377
LINC-PINT	ENSG00000231721
AC116651.1	ENSG00000273133
AC244394.1	ENSG00000225603
Z98885.1	ENSG00000236867
TBC1D8-AS1	ENSG00000272902
RNF224	ENSG00000233198
MTCYBP41	ENSG00000254650
DPRXP5	ENSG00000270652
RN7SL342P	ENSG00000239398
AP005901.3	ENSG00000265015
AP003548.1	ENSG00000253105
AC099654.3	ENSG00000236692
OR4E1	ENSG00000276240
AC020719.1	ENSG00000237035
AP000866.1	ENSG00000245498
AC016710.1	ENSG00000229131
SUCNR1	ENSG00000198829
AC092645.1	ENSG00000278962
RPL23AP61	ENSG00000280012
AL807761.3	ENSG00000226047
AC011467.6	ENSG00000286157
C9orf163	ENSG00000196366
AL390955.2	ENSG00000271040
AC012050.1	ENSG00000259588
AC009088.2	ENSG00000260304
WFDC5	ENSG00000175121
AC008663.1	ENSG00000253768
AL023284.1	ENSG00000216519
AL356414.1	ENSG00000205300
XRCC6P4	ENSG00000253517
SLCO1B3-SLCO1B7	ENSG00000257046
EI24P4	ENSG00000236343
AP000813.1	ENSG00000285813
AL121748.1	ENSG00000238258
RNA5SP468	ENSG00000252591
MYBPH	ENSG00000133055
ALG1L7P	ENSG00000251271
AC004637.1	ENSG00000267304
AC034110.1	ENSG00000286090
AC010327.7	ENSG00000286230
AL133485.2	ENSG00000258843
NXT1	ENSG00000132661
AC112203.1	ENSG00000251193
AC008080.3	ENSG00000233219
RNA5SP357	ENSG00000272435
SCUBE1-AS1	ENSG00000203527
AL138724.1	ENSG00000272269
ADM2	ENSG00000128165
AL138708.1	ENSG00000287904
AC006364.1	ENSG00000287554
ANXA8	ENSG00000265190
RPSAP53	ENSG00000214263
DPEP2	ENSG00000167261
AC013477.1	ENSG00000201786
KLF4P1	ENSG00000233186
AL122020.1	ENSG00000213315
CYP1A1	ENSG00000140465
FMOD	ENSG00000122176
AC027290.2	ENSG00000280138
TP53TG1	ENSG00000182165
AC090821.2	ENSG00000253165
AC141557.1	ENSG00000256673
MARK2P16	ENSG00000270670
AL158801.3	ENSG00000258455
OR5H14	ENSG00000236032
LINC00676	ENSG00000234854
AC022695.1	ENSG00000253118
DNAJC19P6	ENSG00000220871
AC017028.1	ENSG00000286307
AC239799.2	ENSG00000287190
AC079349.1	ENSG00000250150
SSR4P1	ENSG00000235374
H3P27	ENSG00000220730
CRP	ENSG00000132693
AL157834.2	ENSG00000234026
AC016575.1	ENSG00000272057
GLIPR1L1	ENSG00000173401
CASP12	ENSG00000204403
AC114488.1	ENSG00000229167
MB	ENSG00000198125
AL160271.2	ENSG00000236687
LINC02121	ENSG00000250529
TRIM43	ENSG00000144015
ANKRD60	ENSG00000124227
LINC01764	ENSG00000267308
LINC02303	ENSG00000258616
AL356417.1	ENSG00000224478
C22orf42	ENSG00000205856
AC005757.1	ENSG00000267044
EIF3KP1	ENSG00000175749
AC093074.1	ENSG00000267238
AC091163.1	ENSG00000253745
LGALS9DP	ENSG00000266786
CD93	ENSG00000125810
NPY4R	ENSG00000204174
AC091057.1	ENSG00000187951
AC006372.4	ENSG00000280266
LINC01948	ENSG00000248727
AL136131.3	ENSG00000272114
AC007126.1	ENSG00000250497
AC012146.3	ENSG00000262693
AL160279.1	ENSG00000237747
AC092118.1	ENSG00000187185
A3GALT2	ENSG00000184389
GIMD1	ENSG00000250298
LCE2C	ENSG00000187180
AC011008.1	ENSG00000253695
STARD10	ENSG00000214530
LINC01543	ENSG00000263862
TCP10L	ENSG00000242220
GTSE1-DT	ENSG00000277232
AL031681.2	ENSG00000237555
HBA1	ENSG00000206172
AL163636.1	ENSG00000199461
Z83820.1	ENSG00000230781
VTRNA2-2P	ENSG00000251900
LINC01724	ENSG00000227421
AC115285.1	ENSG00000235907
AC097375.1	ENSG00000248991
AP006216.1	ENSG00000226645
KRT73-AS1	ENSG00000257495
GOLGA2P11	ENSG00000260062
AL139286.2	ENSG00000286899
AC004947.3	ENSG00000286507
AC008033.2	ENSG00000256917
RN7SL392P	ENSG00000242482
LINC02625	ENSG00000233643
SYDE2	ENSG00000097096
RNA5SP471	ENSG00000252780
AC104590.1	ENSG00000259251
LINC00837	ENSG00000235824
AC096763.1	ENSG00000286253
CNN3P1	ENSG00000218868
DPEP2NB	ENSG00000263201
AC005618.1	ENSG00000272070
MPPE1P1	ENSG00000258990
SPATA46	ENSG00000171722
AC126323.5	ENSG00000260957
AC092268.2	ENSG00000287549
RN7SL455P	ENSG00000264047
KLHDC9	ENSG00000162755
AC003975.1	ENSG00000197462
AC093418.1	ENSG00000287649
CALM2	ENSG00000143933
NABP1	ENSG00000173559
LGALS17A	ENSG00000226025
FOXI1	ENSG00000168269
RPL34P34	ENSG00000236312
INTS6P1	ENSG00000250492
AC103879.1	ENSG00000251416
MYCL	ENSG00000116990
AC027319.1	ENSG00000267484
RN7SL643P	ENSG00000243124
MYH6	ENSG00000197616
AL359508.1	ENSG00000285615
LINC01957	ENSG00000251542
SPRR2E	ENSG00000203785
AC016751.1	ENSG00000229779
LINC01688	ENSG00000227181
AP003419.2	ENSG00000274251
AC090543.1	ENSG00000239465
AC005828.4	ENSG00000265282
AC115522.1	ENSG00000268601
RPS15P5	ENSG00000229806
GNA13P1	ENSG00000230237
C8orf88	ENSG00000253250
EEF1AKMT2	ENSG00000203791
ZNF544	ENSG00000198131
MTND1P16	ENSG00000239586
AC003072.2	ENSG00000288153
TUBB8P6	ENSG00000224625
RNA5SP437	ENSG00000253058
EGR4	ENSG00000135625
RNA5SP226	ENSG00000199523
AC092484.1	ENSG00000225107
MIR124-2	ENSG00000207816
AQP10	ENSG00000143595
AC067969.1	ENSG00000268055
AC021739.3	ENSG00000259544
AC100843.1	ENSG00000267341
PCMTD1P3	ENSG00000234800
MFSD4BP1	ENSG00000250827
MARK2P9	ENSG00000232709
MIR9-1	ENSG00000207933
AC126172.1	ENSG00000201502
SNORA71	ENSG00000201393
AL023807.1	ENSG00000220920
AL158013.1	ENSG00000225280
KLHDC7B	ENSG00000130487
PCAT4	ENSG00000251321
AC104066.4	ENSG00000260120
AC109464.2	ENSG00000249261
C9orf57	ENSG00000204669
AC005538.3	ENSG00000286059
AP006587.3	ENSG00000255214
AC006453.4	ENSG00000283659
AL450326.3	ENSG00000287852
AC024559.1	ENSG00000238043
FGF3	ENSG00000186895
SLC17A2	ENSG00000112337
AC008806.1	ENSG00000279936
CHP2	ENSG00000166869
ZNF722P	ENSG00000241149
ANPEP	ENSG00000166825
SSX8P	ENSG00000157965
AL590326.1	ENSG00000279140
FAM138A	ENSG00000237613
ZGPAT	ENSG00000197114
AP001010.1	ENSG00000266954
AL356113.1	ENSG00000286951
AL357552.2	ENSG00000228423
GTF3C2-AS1	ENSG00000234945
AC079612.2	ENSG00000227459
DNM1P32	ENSG00000261708
AC093726.2	ENSG00000273183
ANKRD40	ENSG00000154945
AC027688.1	ENSG00000260605
NF1P6	ENSG00000224435
DDC-AS1	ENSG00000226122
AC005696.1	ENSG00000262050
IRF8	ENSG00000140968
LLPHP2	ENSG00000235514
PRKAR1B-AS2	ENSG00000229380
AL078612.2	ENSG00000255375
CCDC183	ENSG00000213213
AC023490.4	ENSG00000278044
AP005329.1	ENSG00000264235
AC112512.1	ENSG00000214773
OR1F12	ENSG00000220721
NCAM1-AS1	ENSG00000227487
RFPL4AP1	ENSG00000255238
MIR99B	ENSG00000207550
TAF10	ENSG00000166337
FRG2KP	ENSG00000261741
GNPATP	ENSG00000259844
AC023824.2	ENSG00000260590
Z99716.2	ENSG00000286659
LINC02052	ENSG00000224406
AL606662.1	ENSG00000225384
ADAMTS7P3	ENSG00000261143
TRIML2	ENSG00000179046
MED28P8	ENSG00000242598
AL606752.1	ENSG00000231100
AL359378.1	ENSG00000234763
RARRES2P11	ENSG00000283123
AC069061.2	ENSG00000264734
EEF1DP7	ENSG00000263883
ERICD	ENSG00000280303
CNKSR3	ENSG00000153721
AC026100.1	ENSG00000285614
AC002064.2	ENSG00000234459
AL138966.2	ENSG00000277368
HSD3B7	ENSG00000099377
OR6Y1	ENSG00000197532
LINC00905	ENSG00000167459
AC131160.1	ENSG00000283765
DUXAP2	ENSG00000254063
AL356481.1	ENSG00000228395
AL355377.2	ENSG00000279489
AC016831.1	ENSG00000226380
AC079944.1	ENSG00000240776
AL133419.1	ENSG00000233415
BAIAP2L1	ENSG00000006453
OR2V2	ENSG00000182613
TECRP1	ENSG00000235043
AL122058.1	ENSG00000226308
AC007879.3	ENSG00000234902
SPANXN2	ENSG00000268988
HDAC8	ENSG00000147099
PRM2	ENSG00000122304
PITPNM2-AS1	ENSG00000251497
AL136172.1	ENSG00000269846

### Sheet: ovl.braak.dprog
gname	ensemblID
HSD17B1	ENSG00000108786
AL391422.4	ENSG00000270504
SNHG20	ENSG00000234912
RPS17	ENSG00000182774
KCNIP4-IT1	ENSG00000280650
IL4	ENSG00000113520
C6orf163	ENSG00000203872
AC007159.1	ENSG00000261146
AP000254.1	ENSG00000238390
AC103810.6	ENSG00000272134
AC025773.1	ENSG00000248962
AC011462.4	ENSG00000277744
LINC00525	ENSG00000146666
NPM1P14	ENSG00000182965
RAD51D	ENSG00000185379
AC011676.5	ENSG00000280035
AC124303.2	ENSG00000280234
RPS15AP30	ENSG00000227560
ZNF619P1	ENSG00000224547
AQP12B	ENSG00000185176
LINC02140	ENSG00000261803
Z97205.3	ENSG00000288584
TMEM63A	ENSG00000196187
AC010632.2	ENSG00000267672
AC117382.1	ENSG00000240695
AC087518.1	ENSG00000253381
AC090200.1	ENSG00000254357
AC138956.2	ENSG00000251414
AC091181.1	ENSG00000279555
AC104451.1	ENSG00000233133
LINC01087	ENSG00000224559

### Sheet: unique.dprog
gname	ensemblID
ERC2-IT1	ENSG00000281708
AC005089.1	ENSG00000274080
FLCN	ENSG00000154803
OAZ1	ENSG00000104904
CERS1	ENSG00000223802
NELFE	ENSG00000204356
LINC00958	ENSG00000251381
AC092140.1	ENSG00000260621
NOA1	ENSG00000084092
AC010834.3	ENSG00000253854
AC012313.3	ENSG00000268230
AC002563.1	ENSG00000255692
RASSF1-AS1	ENSG00000281358
AP001150.1	ENSG00000259541
LINC02173	ENSG00000249613
TMEM151B	ENSG00000178233
SENP3	ENSG00000161956
SMIM19	ENSG00000176209
AC078929.1	ENSG00000257548
AC117395.1	ENSG00000242791
CNOT3	ENSG00000088038
AL390778.1	ENSG00000227958
RNU6-667P	ENSG00000252995
AC127024.2	ENSG00000263603
GDPGP1	ENSG00000183208
MUTYH	ENSG00000132781
BMP3	ENSG00000152785
AC005548.1	ENSG00000285541
AVPR2	ENSG00000126895
AOC1	ENSG00000002726
AC090679.2	ENSG00000257729
