## Supplementary material for "Dissecting the molecular landscape of Parkinson’s disease and Parkinson’s disease dementia using highly efficient snRNA-seq (HIF-snRNA-seq)": All-tablrs: late-oligodendrocyte.xlsx

### Sheet: unique.braak
gname	ensemblID
AC004972.1	ENSG00000279326
NSA2P6	ENSG00000250980
TATDN2	ENSG00000157014
RPS4XP7	ENSG00000218265
AL391647.2	ENSG00000238426
RNU6-1085P	ENSG00000200446
VNN1	ENSG00000112299
AC104057.1	ENSG00000230386
MCCC1-AS1	ENSG00000243368
NELFE	ENSG00000204356
RNU6-1333P	ENSG00000251971
AL354793.1	ENSG00000230105
SLC25A6P2	ENSG00000232203
SLC39A3	ENSG00000141873
AP003498.1	ENSG00000254972
AL139824.1	ENSG00000230843
AC068057.1	ENSG00000228528
LINC01634	ENSG00000235295
AC041040.1	ENSG00000279881
AL353600.2	ENSG00000287278
AC106742.1	ENSG00000286357
AC027682.2	ENSG00000259945
RPL6P7	ENSG00000239212
RN7SL472P	ENSG00000240457
AL596276.2	ENSG00000234108
AC011676.2	ENSG00000254019
PDCL3P1	ENSG00000226301
AADAC	ENSG00000114771
AC007342.5	ENSG00000262714
WBP11P3	ENSG00000228051
KRT18P9	ENSG00000271231
LINC02633	ENSG00000224265
APOA5	ENSG00000110243
RN7SL67P	ENSG00000243854
AC009120.5	ENSG00000275236
AC004869.2	ENSG00000240355
ATP5MF	ENSG00000241468
FAM160A1-DT	ENSG00000251611
AC138907.9	ENSG00000279780
AC090692.1	ENSG00000254919
OR6C66P	ENSG00000233606
LINC00945	ENSG00000232539
AL353704.1	ENSG00000285856
NUDT16P1	ENSG00000246082
AL391156.1	ENSG00000259016
RPS17P11	ENSG00000244621
MIR9-3	ENSG00000284329
AL355390.1	ENSG00000177596
AC092117.2	ENSG00000279901
AC018865.2	ENSG00000286058
AC092660.1	ENSG00000234877
RNU6-175P	ENSG00000252705
H2BC11	ENSG00000124635
TAAR1	ENSG00000146399
AL161668.1	ENSG00000178107
ADM5	ENSG00000224420
AC005695.3	ENSG00000273816
SNORD15B	ENSG00000207445
OR1C1	ENSG00000221888
JCADP1	ENSG00000235012
AC092068.3	ENSG00000267749
AC023141.5	ENSG00000230271
AC022447.1	ENSG00000248378
SMIM18	ENSG00000253457
AC026369.2	ENSG00000256694
AC026474.1	ENSG00000265113
AC006042.2	ENSG00000233264
AC009411.1	ENSG00000228538
AL445074.1	ENSG00000259149
FTH1	ENSG00000167996
LBHD1	ENSG00000162194
RNU7-27P	ENSG00000238750
AL596247.1	ENSG00000225761
AC009396.3	ENSG00000258874
CDK2	ENSG00000123374
PGAM4P2	ENSG00000248488
AC006305.3	ENSG00000267732
AL935212.3	ENSG00000277109
HSPD1P9	ENSG00000228036
AC011998.1	ENSG00000227241
MAMDC4	ENSG00000177943
AL355102.3	ENSG00000258729
ZBP1	ENSG00000124256
AL354854.1	ENSG00000223421
ALKBH7	ENSG00000125652
LINC01365	ENSG00000250772
SERPINH1	ENSG00000149257
AARSD1	ENSG00000266967
AC106785.1	ENSG00000260522
AP005597.3	ENSG00000255283
MMP23B	ENSG00000189409
RNU6-45P	ENSG00000207200
PHKA1-AS1	ENSG00000231944
AL355310.2	ENSG00000228703
MTFP1	ENSG00000242114
AC022762.2	ENSG00000267940
RPL7AP8	ENSG00000230507
RN7SL459P	ENSG00000240993
RN7SKP249	ENSG00000202360
AL096803.2	ENSG00000233196
ZNF416	ENSG00000083817
AC079226.2	ENSG00000248816
BIRC7	ENSG00000101197
AC108078.3	ENSG00000250828
AC104581.2	ENSG00000262730
RNU2-65P	ENSG00000222094
AC026904.2	ENSG00000253688
AC078788.1	ENSG00000241220
AC114774.1	ENSG00000251501
AL445383.1	ENSG00000258406
AL139393.3	ENSG00000272841
RNU6-11P	ENSG00000201104
AC018437.2	ENSG00000253648
AC106886.2	ENSG00000260899
AC026408.1	ENSG00000286509
SRGAP3-AS1	ENSG00000224808
LINC02473	ENSG00000261121
LINC02167	ENSG00000261122
OR1L1	ENSG00000173679
AP006216.2	ENSG00000236267
ZNHIT2	ENSG00000174276
AC068721.1	ENSG00000248567
AL591848.3	ENSG00000260698
AC099552.2	ENSG00000225612
AC093157.3	ENSG00000252765
AC073896.5	ENSG00000258260
RAB9B	ENSG00000123570
EFNA3	ENSG00000143590
BHLHE22	ENSG00000180828
CDK2AP2	ENSG00000167797
AC007608.1	ENSG00000205414
RNASE1	ENSG00000129538
AL121906.1	ENSG00000271803
CRYZL1	ENSG00000205758
DIO3	ENSG00000197406
AC145207.2	ENSG00000262413
PCDHB15	ENSG00000113248
LINC02483	ENSG00000251383
OR2T29	ENSG00000182783
AL136988.1	ENSG00000224407
AC003985.1	ENSG00000233824
AC095032.2	ENSG00000230759
RPL5P34	ENSG00000234009
AC027250.1	ENSG00000276605
AC067930.4	ENSG00000255050
AC005005.2	ENSG00000235573
AL035665.1	ENSG00000229771
BNIP3P17	ENSG00000271524
AC067852.3	ENSG00000267632
GAPT	ENSG00000175857
VNN3	ENSG00000093134
AC011199.1	ENSG00000280053
RPSAP46	ENSG00000213394
HMGB1P45	ENSG00000229316
AL445205.1	ENSG00000284928
RPL6P29	ENSG00000236243
IGKV6D-41	ENSG00000211626
AC092952.1	ENSG00000214147
TEX47	ENSG00000164645
FZD9	ENSG00000188763
LINC01777	ENSG00000235054
AL590133.2	ENSG00000259357
RPL9P28	ENSG00000242067
PRICKLE4	ENSG00000278224
NKX6-2	ENSG00000148826
HHLA3-AS1	ENSG00000226088
RPS26P49	ENSG00000239365
HSPE1P10	ENSG00000249768
AL109610.1	ENSG00000225785
LRRC15	ENSG00000172061
AC073464.2	ENSG00000234837
AL356488.2	ENSG00000270066
AC020983.1	ENSG00000243099
LINC02630	ENSG00000227313
AL359976.1	ENSG00000230987
MTND4P11	ENSG00000234099
CSP1	ENSG00000228872
TCL1A	ENSG00000100721
AP002802.1	ENSG00000254511
ASMTL	ENSG00000169093
TMEM70	ENSG00000175606
NTN3	ENSG00000162068
AL137781.1	ENSG00000285684
MNX1-AS1	ENSG00000243479
AC010132.2	ENSG00000234983
TPI1P2	ENSG00000230359
LINC02670	ENSG00000224788
AC002401.2	ENSG00000250282
DEFB131B	ENSG00000225805
AC007342.7	ENSG00000279722
AC008429.4	ENSG00000254328
NECTIN1-AS1	ENSG00000255247
SLC10A5P1	ENSG00000205184
RTP4	ENSG00000136514
LINC01964	ENSG00000260840
AC091564.1	ENSG00000241678
ZNF417	ENSG00000173480
FMO7P	ENSG00000230231
AC103810.4	ENSG00000266155
FOXD2-AS1	ENSG00000237424
AC027290.2	ENSG00000280138
TMEM81	ENSG00000174529
AC110620.2	ENSG00000287463
INE2	ENSG00000281371
CCL11	ENSG00000172156
AC112694.1	ENSG00000256282
RN7SL854P	ENSG00000239319
AC026333.1	ENSG00000255972
HOXB2	ENSG00000173917
AC009509.2	ENSG00000256377
SUMO2P10	ENSG00000235424
AC012065.1	ENSG00000227047
AC008543.4	ENSG00000267089
AC234781.1	ENSG00000224216
AL021937.1	ENSG00000230736
YBX3	ENSG00000060138
AC092648.1	ENSG00000223948
C1QC	ENSG00000159189
SPATA12	ENSG00000186451
PCDHGB6	ENSG00000253305
LINC02134	ENSG00000260450
RN7SL335P	ENSG00000241037
ZNF781	ENSG00000196381
PFN1P6	ENSG00000227212
AL359382.2	ENSG00000287473
MRPL10	ENSG00000159111
SAA3P	ENSG00000166787
RPS27AP13	ENSG00000244159
AC007387.1	ENSG00000286739
TTC9B	ENSG00000174521
AC062020.1	ENSG00000237856
LINC01657	ENSG00000224718
AL109917.1	ENSG00000231050
TNFSF12	ENSG00000239697
AC010368.1	ENSG00000250886
KBTBD7	ENSG00000120696
TMEM139	ENSG00000178826
GPRC6A	ENSG00000173612
AL513534.2	ENSG00000260400
AC009014.4	ENSG00000277859
C8orf44	ENSG00000288596
VN1R5	ENSG00000197617
MIR412	ENSG00000199012
BX322557.1	ENSG00000229382
AC091860.2	ENSG00000251125
PHTF1	ENSG00000116793
LINC02517	ENSG00000249145
AC006557.5	ENSG00000270469
SNORD115-29	ENSG00000199704
AL049610.1	ENSG00000180284
AC079944.2	ENSG00000241889
AL356867.2	ENSG00000252920
SMARCC2	ENSG00000139613
AL512791.2	ENSG00000275198
RASSF7	ENSG00000099849
PLP1	ENSG00000123560
MRPS2	ENSG00000122140
AL136040.1	ENSG00000273783
LINC00474	ENSG00000204148
AL732366.2	ENSG00000201882
SNRPGP10	ENSG00000235363
LINC01054	ENSG00000229723
LINC00385	ENSG00000232643
AL136310.1	ENSG00000220506
AC009831.1	ENSG00000263823
KRTAP13-5P	ENSG00000233640
MATN3	ENSG00000132031
AL049697.1	ENSG00000213204
GOLGA8DP	ENSG00000175676
AL731559.1	ENSG00000285994
KRT18P45	ENSG00000249438
DLGAP5	ENSG00000126787
MIR4284	ENSG00000265724
AC025572.1	ENSG00000240777
TPM3P2	ENSG00000214200
LINC00261	ENSG00000259974
H4C2	ENSG00000278705
RNU6-961P	ENSG00000200763
HOXD12	ENSG00000170178
OR2AK2	ENSG00000187080
AC063944.2	ENSG00000272597
AC012379.2	ENSG00000259700
Z98043.1	ENSG00000279061
MYG1	ENSG00000139637
AC093620.1	ENSG00000241269
AC012150.1	ENSG00000257258
AL158157.1	ENSG00000288556
LINC02061	ENSG00000250885
ANKRD66	ENSG00000230062
AC104790.1	ENSG00000285998
LINC01741	ENSG00000236720
MTND5P30	ENSG00000233039
AC004477.1	ENSG00000266341
COX6CP14	ENSG00000239576
TLR4	ENSG00000136869
UQCRQ	ENSG00000164405
AKR1B10P2	ENSG00000263355
IRX3	ENSG00000177508
MAST4-AS1	ENSG00000229666
FABP5P14	ENSG00000234588
AC004129.2	ENSG00000234406
AC034238.2	ENSG00000248029
WDR5B	ENSG00000196981
DMBX1	ENSG00000197587
AC073610.1	ENSG00000239617
LGALS17A	ENSG00000226025
RPL34P34	ENSG00000236312
AC010653.3	ENSG00000283057
AL512361.1	ENSG00000258401
THUMPD1P1	ENSG00000215317
NSG1	ENSG00000168824
AC105235.1	ENSG00000279786
BTF3P2	ENSG00000258282
AL355432.1	ENSG00000254396
AC119427.2	ENSG00000286600
CREB3	ENSG00000107175
AC140479.3	ENSG00000261760
AC023934.1	ENSG00000263189
UFM1	ENSG00000120686
FAM218A	ENSG00000250486
CNTNAP4	ENSG00000152910
RBMY3AP	ENSG00000231436
AL133260.2	ENSG00000232290
AL008730.1	ENSG00000286616
Z99289.3	ENSG00000271208
SCML2P1	ENSG00000264127
CASP1	ENSG00000137752
UNC93B2	ENSG00000155070
PDE9A-AS1	ENSG00000225731
TMEM52	ENSG00000178821
LYNX1-SLURP2	ENSG00000284505
AC007491.1	ENSG00000283258
AC005858.3	ENSG00000280398
TUBB4BP4	ENSG00000254961
LINC02619	ENSG00000249382
RTL10	ENSG00000215012
AL731563.1	ENSG00000232646
AC012101.1	ENSG00000286603
AC073188.3	ENSG00000230600
LINC01996	ENSG00000261863
AC239803.1	ENSG00000273059
AL670729.1	ENSG00000270094
AP006587.2	ENSG00000255111
PRICKLE2-DT	ENSG00000244564
AC125611.1	ENSG00000257464
RN7SKP188	ENSG00000222721
CCDC103	ENSG00000167131
RPL19P14	ENSG00000240870
HAUS3	ENSG00000214367
AC026362.2	ENSG00000280381
AL136141.1	ENSG00000270755
NOS2P1	ENSG00000265788
ARPC4	ENSG00000241553
AL441883.1	ENSG00000261071
AC131212.3	ENSG00000280287
SRSF6	ENSG00000124193
C1orf232	ENSG00000282872
AC104457.1	ENSG00000215871
HMGB1P48	ENSG00000234379
AC018695.8	ENSG00000286510
AL353662.2	ENSG00000233668
RN7SL443P	ENSG00000241229
RNU6-1190P	ENSG00000222743
AC008083.2	ENSG00000257925
RNU6-972P	ENSG00000212510
AL031777.2	ENSG00000282988
AC003087.1	ENSG00000227930
AC092755.2	ENSG00000259238
BX322562.1	ENSG00000273796
AC003982.1	ENSG00000256695
AC130448.1	ENSG00000279202
PABPC1P11	ENSG00000228810
AC114977.2	ENSG00000285616
VPS33A	ENSG00000139719
AC012507.3	ENSG00000283164
AP000462.2	ENSG00000256315
AC136601.1	ENSG00000253698
ZNF776	ENSG00000152443
AC009652.1	ENSG00000255160
ZNF580	ENSG00000213015
LINC00479	ENSG00000236384
AC025038.1	ENSG00000236556
AC018643.1	ENSG00000225144
FBXW4P1	ENSG00000230701
RPL35P4	ENSG00000213783
OR56A5	ENSG00000188691
SNORD115-14	ENSG00000199960
HOXC11	ENSG00000123388
E2F4P1	ENSG00000231276
AP004607.3	ENSG00000254818
AC233290.1	ENSG00000257872
AL158206.1	ENSG00000260912
BX842568.1	ENSG00000214071
GIMAP2	ENSG00000106560
AC048347.1	ENSG00000280024
DEFB110	ENSG00000203970
SIGLEC31P	ENSG00000268847
LINC02800	ENSG00000230023
PRDM14	ENSG00000147596
AC013724.1	ENSG00000251459
AL359771.2	ENSG00000253085
AC010132.4	ENSG00000261019
RPL26P28	ENSG00000223987
KCNIP4-IT1	ENSG00000280650
EFL1P2	ENSG00000248998
NCCRP1	ENSG00000188505
OR4A46P	ENSG00000255304
AC092933.2	ENSG00000286661
AC091893.2	ENSG00000286454
AL356266.1	ENSG00000279702
AC120057.1	ENSG00000262067
OR13D3P	ENSG00000188712
LMNTD2-AS1	ENSG00000254815
AC021106.2	ENSG00000251332
AC002524.1	ENSG00000233247
LINC00431	ENSG00000225760
AC012467.2	ENSG00000271976
AC004687.1	ENSG00000265206
RERG-AS1	ENSG00000255660
AC073648.2	ENSG00000249347
AF038458.1	ENSG00000267113
AC105177.1	ENSG00000253672
AC139149.1	ENSG00000229848
AC012358.1	ENSG00000203327
GAPDHS	ENSG00000105679
TPT1P1	ENSG00000234107
CHST2	ENSG00000175040
MAGI2-AS2	ENSG00000226978
MIR149	ENSG00000207611
LINC01126	ENSG00000279873
PTENP1-AS	ENSG00000281128
OR1D4	ENSG00000255095
AC098799.3	ENSG00000250642
AC004692.2	ENSG00000228680
AC099811.4	ENSG00000267758
MAN1A2P1	ENSG00000267799
AC114814.2	ENSG00000235293
AP001052.1	ENSG00000281420
AC079777.1	ENSG00000280083
AL354897.2	ENSG00000287930
AC109347.1	ENSG00000260526
AL132986.1	ENSG00000287913
AC100774.1	ENSG00000261529
AC004540.2	ENSG00000225792
MRPS18AP1	ENSG00000229759
CRPP1	ENSG00000223603
PRR34	ENSG00000182257
AL132799.1	ENSG00000286405
DNAJB1	ENSG00000132002
ARFGAP2	ENSG00000149182
LINC02846	ENSG00000260193
MTND2P8	ENSG00000237257
TOR4A	ENSG00000198113
AC012564.1	ENSG00000283157
AC016550.2	ENSG00000248363
RNU6ATAC20P	ENSG00000221363
MIR5000	ENSG00000263909
AC103996.2	ENSG00000258831
AC114801.2	ENSG00000248926

### Sheet: ovl.braak.dprog
gname	ensemblID
AC120498.1	ENSG00000259910
AP001107.10	ENSG00000276918
ZNF844	ENSG00000223547
SERPINA11	ENSG00000186910
CEP43	ENSG00000213066
AC008915.2	ENSG00000259782
AC126323.6	ENSG00000261296
AC005726.4	ENSG00000265287
AL512652.2	ENSG00000279135
AL031651.2	ENSG00000277829
RPL32P31	ENSG00000213128
LRTOMT	ENSG00000184154
MON1B	ENSG00000103111
AL590824.1	ENSG00000216352
RN7SL487P	ENSG00000243871
RNU6-623P	ENSG00000200013
SPAG5	ENSG00000076382
LAPTM4A-DT	ENSG00000223734
RPL31P35	ENSG00000232612
TMEM63A	ENSG00000196187
TAS2R4	ENSG00000127364
FAM53B	ENSG00000189319
AC007920.2	ENSG00000283175
AC117382.1	ENSG00000240695
RN7SL843P	ENSG00000239547
AC092484.1	ENSG00000225107
AL353751.1	ENSG00000232110
ERV3-1	ENSG00000213462
AL021707.8	ENSG00000273096
AC078878.1	ENSG00000255923
CHRM3-AS1	ENSG00000234601
LINC02883	ENSG00000259416

### Sheet: unique.dprog
gname	ensemblID
AC100868.1	ENSG00000258417
RNF223	ENSG00000237330
GRM2	ENSG00000164082
AC007179.1	ENSG00000231815
AL008638.5	ENSG00000279914
C9orf116	ENSG00000160345
AC121764.2	ENSG00000242568
AC110285.5	ENSG00000274833
AC003956.1	ENSG00000268564
AL359918.3	ENSG00000233735
PTGDS	ENSG00000107317
SEPSECS-AS1	ENSG00000281501
AC069439.2	ENSG00000240033
AC138904.3	ENSG00000283662
METTL21C	ENSG00000139780
FRMD7	ENSG00000165694
WDR87	ENSG00000171804
LINC01799	ENSG00000230525
TSPEAR-AS1	ENSG00000235890
GLYATL1P4	ENSG00000254399
AL845331.1	ENSG00000259916
CCHCR1	ENSG00000204536
UTS2R	ENSG00000181408
RASSF1-AS1	ENSG00000281358
AC008750.2	ENSG00000267905
AC069061.2	ENSG00000264734
CNOT10-AS1	ENSG00000251224
JAG2	ENSG00000184916
AL132719.1	ENSG00000258795
OR8B1P	ENSG00000227737
AL360178.1	ENSG00000286313
AC109782.1	ENSG00000286447
DYRK2	ENSG00000127334
AC091010.1	ENSG00000286766
SPATA6L	ENSG00000106686
AL606490.1	ENSG00000225055
ARV1	ENSG00000173409
OR6Y1	ENSG00000197532
PCAT18	ENSG00000265369
AL355987.3	ENSG00000272896
AC020892.1	ENSG00000259241
VN1R65P	ENSG00000260883
AL137058.1	ENSG00000244471
AC027796.4	ENSG00000262903
MAD2L1BP	ENSG00000124688
SCO1	ENSG00000133028
MIR126	ENSG00000199161
AP000851.1	ENSG00000256916
ADGRA1-AS1	ENSG00000256925
SNORD94	ENSG00000208772
PNPLA4	ENSG00000006757
AC011474.2	ENSG00000266248
HMBOX1-IT1	ENSG00000259196
LINC01595	ENSG00000259108
SAMD12-AS1	ENSG00000281641
AL512353.3	ENSG00000237090
CTSD	ENSG00000117984
AP003469.1	ENSG00000253355
LINC01087	ENSG00000224559
AC006478.1	ENSG00000286987
DHH	ENSG00000139549
GYG1P1	ENSG00000251633
