## Supplementary material for "Dissecting the molecular landscape of Parkinson’s disease and Parkinson’s disease dementia using highly efficient snRNA-seq (HIF-snRNA-seq)": All-tablrs: late-opc.xlsx

### Sheet: unique.braak
gname	ensemblID
KCNH8	ENSG00000183960
SYDE1	ENSG00000105137
ZMYND15	ENSG00000141497
BPIFB3	ENSG00000186190
FAAP100	ENSG00000185504
STSP1	ENSG00000227166
CIRBP-AS1	ENSG00000267493
H3C9P	ENSG00000220875
AC002101.1	ENSG00000261018
AC006372.3	ENSG00000234210
AC010451.1	ENSG00000250481
LINC02191	ENSG00000261636
AC024619.2	ENSG00000263613
AL355075.4	ENSG00000259001
SDR42E1	ENSG00000184860
AP000253.1	ENSG00000234509
IDH3G	ENSG00000067829
AC008127.2	ENSG00000257572
AC073842.1	ENSG00000235077
AL137127.1	ENSG00000272084
COPS5	ENSG00000121022
CYP3A5	ENSG00000106258
GPR3	ENSG00000181773
SLC18A1	ENSG00000036565
AC005523.2	ENSG00000269604
AL355672.1	ENSG00000286474
AC004690.2	ENSG00000241345
AC063926.3	ENSG00000279905
AL391261.3	ENSG00000258960
LIF-AS1	ENSG00000232530
AC108066.1	ENSG00000223373
AL929288.1	ENSG00000225006
AC016987.1	ENSG00000259620
AC068481.1	ENSG00000223884
AC107079.1	ENSG00000224844
ACADL	ENSG00000115361
ATP2B1-AS1	ENSG00000271614
LINC01011	ENSG00000244041
G6PC3	ENSG00000141349
LINC02535	ENSG00000234155
AC008440.1	ENSG00000232220
AC027373.1	ENSG00000260368
MS4A19P	ENSG00000283601
POGLUT3	ENSG00000178202
AC104685.1	ENSG00000250540
OC90	ENSG00000253117
AL356259.1	ENSG00000229791
AL031731.1	ENSG00000284708
AP002893.1	ENSG00000255301
MIR138-1	ENSG00000207954
AC084346.1	ENSG00000254057
AC009133.4	ENSG00000275857
SENP3	ENSG00000161956
RNU6ATAC5P	ENSG00000210839
AC122718.1	ENSG00000250461
AL590824.1	ENSG00000216352
QTRT1P1	ENSG00000270524
AL953862.1	ENSG00000230502
AC069421.3	ENSG00000287206
SLC1A7	ENSG00000162383
AC016588.1	ENSG00000267124
LINC01456	ENSG00000225882
GADD45A	ENSG00000116717
CEP131	ENSG00000141577
BMI1P1	ENSG00000234201
LINC00487	ENSG00000205837
C18orf21	ENSG00000141428
RSKR	ENSG00000167524
TEX48	ENSG00000230601
AC234771.4	ENSG00000236491
AL359962.3	ENSG00000287218
AC090559.1	ENSG00000255197
GNLY	ENSG00000115523
LINC01689	ENSG00000224832
RNU6-1008P	ENSG00000206887
MFAP4	ENSG00000166482
FATE1	ENSG00000147378
OSGIN1	ENSG00000140961
NUTM2D	ENSG00000214562
ECE1-AS1	ENSG00000231105
LINC01745	ENSG00000225919
DAAM2-AS1	ENSG00000235033
BUD13P1	ENSG00000270689
HLA-DPA1	ENSG00000231389
LINC02159	ENSG00000253417
AC092597.1	ENSG00000242262
UPK3BP1	ENSG00000242435
SNORD15B	ENSG00000207445
GPR146	ENSG00000164849
CHEK2P1	ENSG00000275828
AC114546.1	ENSG00000259181
AC096586.1	ENSG00000272936
AC092614.1	ENSG00000227542
AC114550.2	ENSG00000253343
MAF1	ENSG00000179632
TMBIM7P	ENSG00000230927
CD180	ENSG00000134061
AC093240.1	ENSG00000286839
LMOD3	ENSG00000163380
ZNF8	ENSG00000278129
FAM47A	ENSG00000185448
RBM15	ENSG00000162775
AL590617.2	ENSG00000225177
TRPC7-AS1	ENSG00000248211
SMPD2	ENSG00000135587
PRICKLE2-AS3	ENSG00000226017
CRTC2	ENSG00000160741
AC073311.1	ENSG00000226680
FAM183A	ENSG00000186973
AP000962.1	ENSG00000269950
AC007848.1	ENSG00000255983
AC099508.2	ENSG00000261058
AL691432.4	ENSG00000286989
RPS24P13	ENSG00000233190
AC074029.3	ENSG00000274124
AL133467.2	ENSG00000258927
TPSP2	ENSG00000260284
AP002004.1	ENSG00000254569
AC073346.1	ENSG00000225457
SAGE4P	ENSG00000224539
MYLIP	ENSG00000007944
AL353600.1	ENSG00000273012
AC091820.2	ENSG00000254365
AC134682.1	ENSG00000261693
C2orf83	ENSG00000042304
CASC20	ENSG00000229876
AP003108.4	ENSG00000279632
AL078644.1	ENSG00000273004
AC015922.1	ENSG00000233090
FP565260.1	ENSG00000275464
AC144831.1	ENSG00000261888
AC000082.1	ENSG00000287652
ADRA2A	ENSG00000150594
HSD11B1L	ENSG00000167733
EXOGP1	ENSG00000263748
AC104581.2	ENSG00000262730
KCNK9	ENSG00000169427
AC009560.4	ENSG00000287508
AC016573.1	ENSG00000253968
AC083841.2	ENSG00000253715
OIP5-AS1	ENSG00000247556
MTND2P40	ENSG00000236483
NBEAL2	ENSG00000160796
ULBP3	ENSG00000131019
ERCC6L	ENSG00000186871
AC026120.2	ENSG00000278400
FERMT1	ENSG00000101311
AC011374.2	ENSG00000272112
DEFB108B	ENSG00000184276
IL2RB	ENSG00000100385
AC117430.1	ENSG00000240895
AC083841.1	ENSG00000253196
AP002856.1	ENSG00000227125
C1orf232	ENSG00000282872
AC091906.1	ENSG00000248537
AL049839.2	ENSG00000273259
AC097059.1	ENSG00000236098
STARD6	ENSG00000174448
AC008264.1	ENSG00000224545
VKORC1	ENSG00000167397
GPN3	ENSG00000111231
AL162414.1	ENSG00000227531
AL357552.2	ENSG00000228423
AC123767.1	ENSG00000254067
DERL1	ENSG00000136986
AL356317.2	ENSG00000287370
HMGB1P51	ENSG00000270986
AKR1B10	ENSG00000198074
AC021016.1	ENSG00000261338
AC016877.1	ENSG00000229625
MCHR2-AS1	ENSG00000229315
GKN1	ENSG00000169605
ZNF10	ENSG00000256223
GATA5	ENSG00000130700
WDR81	ENSG00000167716
GET4	ENSG00000239857
ZNF454	ENSG00000178187
MIR126	ENSG00000199161
NDUFB10	ENSG00000140990
AC073333.1	ENSG00000235837
GSTA5	ENSG00000182793
HMGN1P10	ENSG00000244101
AC108215.1	ENSG00000280285
AP002478.1	ENSG00000266401
AC010533.1	ENSG00000278893
AC020905.1	ENSG00000266928
AC099535.2	ENSG00000287348
AC023906.5	ENSG00000259712
GGT2	ENSG00000133475
AC092535.4	ENSG00000251652
AL445523.1	ENSG00000237971
RGS16	ENSG00000143333
AP004609.3	ENSG00000278376
AC007686.4	ENSG00000285966
SNORA63	ENSG00000252448
VCPKMT	ENSG00000100483
AC103808.6	ENSG00000266743
AL021391.1	ENSG00000232363
AL353780.1	ENSG00000236376
AC093110.1	ENSG00000238018
AC083843.3	ENSG00000279518
GNAT3	ENSG00000214415
CR769775.1	ENSG00000276845
DCAF15	ENSG00000132017
TEKT4	ENSG00000163060
CYP27B1	ENSG00000111012
AC069061.2	ENSG00000264734
GSTA7P	ENSG00000237674
ROGDI	ENSG00000067836
AC004704.1	ENSG00000249815
AL137026.3	ENSG00000287901
AL157871.5	ENSG00000258904
AP000345.2	ENSG00000272733
LINC00824	ENSG00000254275
AL021368.3	ENSG00000272541
GABRD	ENSG00000187730
GADD45G	ENSG00000130222
AC084866.1	ENSG00000249955
AC127459.3	ENSG00000280400
ITIH1	ENSG00000055957
CLEC3A	ENSG00000166509
TREML3P	ENSG00000184106
LIF	ENSG00000128342
STPG3-AS1	ENSG00000275549
CYP2B6	ENSG00000197408
AC144652.1	ENSG00000273117
LINC00870	ENSG00000243083
GAB4	ENSG00000215568
RNU6-659P	ENSG00000252263
AL365214.1	ENSG00000216663
AL031864.2	ENSG00000224600
SNORD3B-1	ENSG00000265185
CCRL2	ENSG00000121797
PARP14	ENSG00000173193
RPL36AP35	ENSG00000231810
HDAC8	ENSG00000147099
AC090283.1	ENSG00000264488
AL591424.3	ENSG00000278130
AC005920.4	ENSG00000262006
LINC02424	ENSG00000258220
AC007663.1	ENSG00000161132
STRADA	ENSG00000266173
LIN7B	ENSG00000104863
AL354949.1	ENSG00000231985
HEMGN	ENSG00000136929

### Sheet: ovl.braak.dprog
gname	ensemblID
AC022535.3	ENSG00000287246
LINC02298	ENSG00000257556

### Sheet: unique.dprog
gname	ensemblID
Z69667.1	ENSG00000286901
