## Supplementary material for "Dissecting the molecular landscape of Parkinson’s disease and Parkinson’s disease dementia using highly efficient snRNA-seq (HIF-snRNA-seq)": All-tablrs: early-endothelial.xlsx

### Sheet: unique.braak
gname	ensemblID
AL592546.2	ENSG00000234393
AL390208.1	ENSG00000271730
ZMYND15	ENSG00000141497
FAM198B-AS1	ENSG00000248429
NSA2P6	ENSG00000250980
WNT3A	ENSG00000154342
DRD4	ENSG00000069696
RN7SKP100	ENSG00000223190
RNF17	ENSG00000132972
RNF103	ENSG00000239305
AC125634.1	ENSG00000223602
AC079610.2	ENSG00000272519
RANP7	ENSG00000226183
SH2D4A	ENSG00000104611
CZIB	ENSG00000162384
AL592156.1	ENSG00000286475
ADAMTS19-AS1	ENSG00000249421
LINC02819	ENSG00000224943
AC011389.2	ENSG00000248965
OR2G6	ENSG00000188558
KMT2E-AS1	ENSG00000239569
OR7E129P	ENSG00000180770
MTHFSD	ENSG00000103248
IBA57-DT	ENSG00000203684
AC104971.2	ENSG00000267579
AC006463.1	ENSG00000225795
AL133325.2	ENSG00000233492
AC016987.1	ENSG00000259620
AP000696.1	ENSG00000231324
CKAP2L	ENSG00000169607
AC114689.2	ENSG00000265240
AL160274.1	ENSG00000279083
AC104667.2	ENSG00000234949
AC064801.1	ENSG00000278017
AC233702.5	ENSG00000265265
AC127070.3	ENSG00000255703
RPL31P11	ENSG00000213075
RAD51D	ENSG00000185379
LINC02628	ENSG00000226412
CSF2	ENSG00000164400
ACP3	ENSG00000014257
AC019127.1	ENSG00000285577
LINC02207	ENSG00000258476
AL133268.2	ENSG00000223623
AC007495.1	ENSG00000260041
AP002433.2	ENSG00000285696
PMIS2	ENSG00000283758
SLC52A3	ENSG00000101276
LINC02682	ENSG00000254661
AP002761.2	ENSG00000256568
AC006511.1	ENSG00000240739
AC005586.2	ENSG00000261305
LINC00534	ENSG00000253394
PEX11G	ENSG00000104883
AC092803.2	ENSG00000286213
SERPINA12	ENSG00000165953
OR10AB1P	ENSG00000176716
LINC01907	ENSG00000226125
RPS10P18	ENSG00000229455
AC103706.1	ENSG00000261220
AC079178.1	ENSG00000231388
AP003469.1	ENSG00000253355
LINC01293	ENSG00000230836
SNORD7	ENSG00000207297
PRAMEF19	ENSG00000204480
AL512506.3	ENSG00000281883
LINC02796	ENSG00000227016
AC025171.2	ENSG00000215068
PHBP11	ENSG00000227621
AC078777.1	ENSG00000235872
AC005324.5	ENSG00000266261
SH3BP1	ENSG00000100092
AC005618.1	ENSG00000272070
PROX2	ENSG00000119608
AC104790.1	ENSG00000285998
PSD4	ENSG00000125637
PRSS57	ENSG00000185198
LINC02703	ENSG00000257067
RIBC1	ENSG00000158423
ITPRIP-AS1	ENSG00000228261
LINC01181	ENSG00000250929
OR51M1	ENSG00000184698
PIWIL4	ENSG00000134627
AC084782.2	ENSG00000261823
ZNF674-AS1	ENSG00000230844
RHOXF1	ENSG00000101883
AC068389.2	ENSG00000255289
LINC01007	ENSG00000233123
AL360020.1	ENSG00000286834
PPDPFL	ENSG00000168333
AL359208.1	ENSG00000287996
RARRES2	ENSG00000106538
AC243965.2	ENSG00000275552
ANXA3	ENSG00000138772
AL118516.1	ENSG00000260708
SCGB3A2	ENSG00000164265
AC027779.1	ENSG00000254927
AJ006995.1	ENSG00000234083
AC140481.3	ENSG00000277668
AL445228.3	ENSG00000271387
AL391883.1	ENSG00000235434
AC008267.7	ENSG00000279785
LINC00702	ENSG00000233117
AC005786.2	ENSG00000267231
GUCY2F	ENSG00000101890
LRP5L	ENSG00000100068
AC005258.2	ENSG00000286880
AP005210.1	ENSG00000263797
AC009965.1	ENSG00000234714
AC140847.1	ENSG00000255628
OTOR	ENSG00000125879
AL513285.1	ENSG00000226208
AP003068.4	ENSG00000278952
OR4C2P	ENSG00000182565
EPB42	ENSG00000166947
AC007731.4	ENSG00000277971
LINC01915	ENSG00000265485
HCST	ENSG00000126264
AL773524.1	ENSG00000277869
AC008875.2	ENSG00000286656
ZC3HAV1L	ENSG00000146858
PKD1L1	ENSG00000158683
AC007193.2	ENSG00000269124
TGFB1I1	ENSG00000140682
AC130469.1	ENSG00000267986
BOLA3P2	ENSG00000267332
ERCC4	ENSG00000175595
CCKAR	ENSG00000163394
AC078880.2	ENSG00000257726
LINC01571	ENSG00000260057
LINC02028	ENSG00000230102
AL589787.1	ENSG00000287326
HCAR1	ENSG00000196917
AL357793.2	ENSG00000237011
LINC00954	ENSG00000228784
LINC01224	ENSG00000269416
CD5	ENSG00000110448
AC016644.1	ENSG00000235635
AL354811.1	ENSG00000278177
AL365440.2	ENSG00000236656
LINC00485	ENSG00000258169
NTAN1P1	ENSG00000270965
AC073349.4	ENSG00000287580
AL627230.2	ENSG00000277618
AL132640.2	ENSG00000259648
OR4K5	ENSG00000176281
HLTF-AS1	ENSG00000239718
CLEC4F	ENSG00000152672
AL139351.3	ENSG00000287335
OTOP3	ENSG00000182938
DEFB108B	ENSG00000184276
PROC	ENSG00000115718
AC096861.2	ENSG00000287207
AC021066.1	ENSG00000257830
RSU1P1	ENSG00000230425
LINC02538	ENSG00000272549
AC090971.4	ENSG00000259556
AC090181.1	ENSG00000259652
KLF1	ENSG00000105610
AL353740.1	ENSG00000203434
LARGE2	ENSG00000165905
AC096992.3	ENSG00000286915
P2RX3	ENSG00000109991
UCP2	ENSG00000175567
SLC25A31	ENSG00000151475
CCDC71	ENSG00000177352
KCNK18	ENSG00000186795
AL590666.3	ENSG00000237588
IGFBPL1	ENSG00000137142
ATP5MC1P8	ENSG00000224948
AL158835.1	ENSG00000228021
TCP11	ENSG00000124678
CCER1	ENSG00000197651
AL033543.1	ENSG00000279175
AC068880.1	ENSG00000250316
CCNJP1	ENSG00000227491
TMEM237	ENSG00000155755
AC015922.2	ENSG00000265519
AC008397.2	ENSG00000285188
AL023553.1	ENSG00000286491
DEFB115	ENSG00000215547
EMC9	ENSG00000100908
CHODL-AS1	ENSG00000231755
DAPP1	ENSG00000070190
LINC01817	ENSG00000231420
CD163	ENSG00000177575
ETV7-AS1	ENSG00000224666
ZNF280C	ENSG00000056277
AC018645.1	ENSG00000250756
AC090457.1	ENSG00000264108
MZB1	ENSG00000170476
SMR3A	ENSG00000109208
AC026433.1	ENSG00000287940
ADAMTS5	ENSG00000154736
LINC00410	ENSG00000231674
OR8J3	ENSG00000167822
LINC01366	ENSG00000235172
AL049651.1	ENSG00000230492
AC020905.1	ENSG00000266928
AC124276.2	ENSG00000255400
TMEM174	ENSG00000164325
ADAM20P2	ENSG00000248574
AC100775.1	ENSG00000267789
FXYD1	ENSG00000266964
AL080284.1	ENSG00000224605
HBD	ENSG00000223609
TRIM6-TRIM34	ENSG00000258588
AC008764.4	ENSG00000268790
CBLL1	ENSG00000105879
AL031665.1	ENSG00000274269
AC016930.1	ENSG00000223738
CDH16	ENSG00000166589
AC090109.1	ENSG00000258115
BORCS5	ENSG00000165714
AC093524.1	ENSG00000260255
AC243967.1	ENSG00000267881
TUBBP9	ENSG00000220586
AC048383.1	ENSG00000259503
AC091932.3	ENSG00000280185
AC079907.1	ENSG00000257222
AC026336.2	ENSG00000259862
LINC01594	ENSG00000225328
LINC01993	ENSG00000204277
AC073530.1	ENSG00000257083
RET	ENSG00000165731
DEPDC1-AS1	ENSG00000234264
AC097382.3	ENSG00000287104
CTSW	ENSG00000172543
AL121748.1	ENSG00000238258
LINC00989	ENSG00000250334
AC021134.2	ENSG00000287072
AL160408.6	ENSG00000282097
AL138830.1	ENSG00000226079
AP000470.1	ENSG00000224018
LIPF	ENSG00000182333
ADAMTS7P3	ENSG00000261143
LINGO3	ENSG00000220008
AC114311.1	ENSG00000286745
PPIAP6	ENSG00000258477
RGR	ENSG00000148604
MTND2P19	ENSG00000231567
AP005357.1	ENSG00000253717
SHANK2-AS2	ENSG00000236262
AC131956.3	ENSG00000287441
LINC00430	ENSG00000233528
AP003080.1	ENSG00000254506
TNFAIP3	ENSG00000118503
LINC02233	ENSG00000250488
AC010982.2	ENSG00000286513
AC093323.3	ENSG00000282742
GBX1	ENSG00000164900
BTN2A3P	ENSG00000124549
GPR78	ENSG00000155269
AC078925.2	ENSG00000279128
LINC01967	ENSG00000235493
AC005618.4	ENSG00000288095
LINC01613	ENSG00000261432
AC110926.1	ENSG00000286400
AC105105.1	ENSG00000267257
SIX1	ENSG00000126778
HIGD1AP17	ENSG00000258886
AL356234.1	ENSG00000220412
AC100774.1	ENSG00000261529
AC109517.1	ENSG00000287667
NIPBL-DT	ENSG00000285967
AL132799.1	ENSG00000286405
MCM5	ENSG00000100297
NPM1P12	ENSG00000215311
LINC00865	ENSG00000232229
AC073934.1	ENSG00000240790
MIS18A-AS1	ENSG00000227256
AC093801.2	ENSG00000248480
SNORD104	ENSG00000199753
AC012309.1	ENSG00000267360
LINC01703	ENSG00000225518
AL353730.1	ENSG00000287318
INMT-MINDY4	ENSG00000254959
AKR1C7P	ENSG00000215267
RALY-AS1	ENSG00000285230
RRAGA	ENSG00000155876
AC082650.2	ENSG00000287748
AC093798.1	ENSG00000286829
HOXA1	ENSG00000105991
AC003080.1	ENSG00000234358

### Sheet: ovl.braak.dprog
gname	ensemblID
SULT1B1	ENSG00000173597
AP000844.2	ENSG00000238117
DCT	ENSG00000080166
CNTFR-AS1	ENSG00000237159
LHFPL1	ENSG00000182508
PGBD4P8	ENSG00000229332
AC092979.2	ENSG00000287198
RPS2P25	ENSG00000241965
FXN	ENSG00000165060
MAPRE1P3	ENSG00000233204
SMARCC2	ENSG00000139613
SPRR2G	ENSG00000159516
AC004923.3	ENSG00000255230
AC009716.2	ENSG00000280205
AC087164.1	ENSG00000266677
OR4D9	ENSG00000172742
LCE5A	ENSG00000186207
AL035653.1	ENSG00000288548
AC120024.1	ENSG00000260369
SLC25A6P6	ENSG00000218870
AC109129.1	ENSG00000285780
BX537318.2	ENSG00000280424
AL513188.1	ENSG00000233848
CR769776.2	ENSG00000229156
PPP1R15B	ENSG00000158615
LINC01147	ENSG00000258826
AC006042.2	ENSG00000233264
TMPRSS6	ENSG00000187045
AL451046.1	ENSG00000219302
ITCH-AS1	ENSG00000236388
CPA3	ENSG00000163751
LINC01191	ENSG00000234199
CXCL1	ENSG00000163739
AL008730.1	ENSG00000286616
AC109326.1	ENSG00000279602
AC087241.2	ENSG00000257023
GPR52	ENSG00000203737
LINC02379	ENSG00000251649
AC009159.4	ENSG00000279378
IHH	ENSG00000163501
AP005210.2	ENSG00000287834
AC006390.1	ENSG00000251638
CLCA1	ENSG00000016490
RPL26	ENSG00000161970
AC027541.1	ENSG00000253432
AC004900.1	ENSG00000285518
CLN6	ENSG00000128973
LINC01922	ENSG00000259779
NPC1L1	ENSG00000015520
AC133040.1	ENSG00000287567
PTGES3P2	ENSG00000217643
SRSF6	ENSG00000124193
AL592430.2	ENSG00000282121
AC093330.3	ENSG00000287680
IL7R	ENSG00000168685
MAFF	ENSG00000185022
SLC6A20	ENSG00000163817
GOLGA8S	ENSG00000261739
RPL6P25	ENSG00000213270
AC090772.2	ENSG00000265204
AC097375.3	ENSG00000251249
AL035250.1	ENSG00000225129
AC010285.1	ENSG00000249412
AL356756.1	ENSG00000257120
AL132709.7	ENSG00000230805
SNORD94	ENSG00000208772
LINC02040	ENSG00000243149
AC092042.1	ENSG00000227245
SNORD59A	ENSG00000207031
TRIM77	ENSG00000214414
PLAC4	ENSG00000280109
LINC02831	ENSG00000224173
NPS	ENSG00000214285
AC013402.2	ENSG00000231626
AL137077.1	ENSG00000235018
PPM1B	ENSG00000138032
FLCN	ENSG00000154803
AL442663.2	ENSG00000258448
AC136628.4	ENSG00000253652
RBM22P2	ENSG00000213411
AC007649.1	ENSG00000286678
AC097468.3	ENSG00000286606
OR52E3P	ENSG00000226157
RN7SL163P	ENSG00000266195
LINC02127	ENSG00000261637
AGGF1P1	ENSG00000214273
LINC01055	ENSG00000235366
PSG1	ENSG00000231924
AC004125.1	ENSG00000201541
LINC01796	ENSG00000277527
SNHG25	ENSG00000266402
NDUFA11	ENSG00000174886
TUSC7	ENSG00000243197
WHSC1L2P	ENSG00000267253
AC023469.2	ENSG00000228064
AL118508.1	ENSG00000230387
RPS6P20	ENSG00000226356
NDUFS5P5	ENSG00000230671
AC008966.2	ENSG00000272123
PON1	ENSG00000005421
ISY1	ENSG00000240682

### Sheet: unique.dprog
gname	ensemblID
RNU6-628P	ENSG00000222607
AC008764.3	ENSG00000268309
ATRAID	ENSG00000138085
DUX4L26	ENSG00000236138
AL929091.1	ENSG00000287338
HVCN1	ENSG00000122986
AC106895.2	ENSG00000251216
PROB1	ENSG00000228672
NUDT17	ENSG00000186364
AIDA	ENSG00000186063
AL355312.2	ENSG00000231760
TUBG1	ENSG00000131462
AC022133.2	ENSG00000288539
ATP5MC1	ENSG00000159199
AC009955.1	ENSG00000228973
FHL5	ENSG00000112214
NOL3	ENSG00000140939
LINC01428	ENSG00000228888
AC093495.1	ENSG00000228242
PTGES3L-AARSD1	ENSG00000108825
AC078820.2	ENSG00000286259
SPRY4	ENSG00000187678
HSPG2	ENSG00000142798
AC078815.1	ENSG00000288591
AC097375.1	ENSG00000248991
AC008764.6	ENSG00000269399
APMAP	ENSG00000101474
AP000721.1	ENSG00000256100
AL590009.1	ENSG00000286691
VPS13B-DT	ENSG00000253948
AC132219.2	ENSG00000280193
AL160410.1	ENSG00000286309
AC103719.1	ENSG00000254040
AC007785.3	ENSG00000268401
AC087623.1	ENSG00000255201
AC092620.2	ENSG00000260059
AC012363.1	ENSG00000224789
AC083809.1	ENSG00000277247
AC020978.2	ENSG00000260441
AL139142.1	ENSG00000238272
AC092428.1	ENSG00000287665
SS18L2	ENSG00000008324
AL365209.1	ENSG00000280222
TMBIM7P	ENSG00000230927
KLRC4-KLRK1	ENSG00000255819
AL591926.2	ENSG00000276412
PYCARD-AS1	ENSG00000261359
C7orf26	ENSG00000146576
AL512378.1	ENSG00000218713
TAF2	ENSG00000064313
PPP1R17	ENSG00000106341
VILL	ENSG00000136059
TYMP	ENSG00000025708
LINC01822	ENSG00000229621
SERPINH1	ENSG00000149257
AC010468.1	ENSG00000249318
AC097381.3	ENSG00000273267
MPZL2	ENSG00000149573
LINC00589	ENSG00000251191
SEPTIN7P3	ENSG00000226102
AC016903.2	ENSG00000237843
AC096736.1	ENSG00000248912
AC020584.1	ENSG00000286980
AL451064.1	ENSG00000272137
THRAP3P1	ENSG00000227339
AL158151.4	ENSG00000268707
AL162586.1	ENSG00000225032
AL357146.1	ENSG00000236013
AL607077.1	ENSG00000219549
AC008403.2	ENSG00000268530
LEMD1-AS1	ENSG00000226235
C11orf87	ENSG00000185742
NSUN4	ENSG00000117481
DHX9	ENSG00000135829
RNASE1	ENSG00000129538
AP003119.3	ENSG00000261578
LINC01387	ENSG00000265944
DEPDC7	ENSG00000121690
GBP1	ENSG00000117228
AC110760.1	ENSG00000248165
PSME1	ENSG00000092010
PLIN1	ENSG00000166819
VIM	ENSG00000026025
CEROX1	ENSG00000260807
Z82217.1	ENSG00000279652
CASQ1	ENSG00000143318
GLYATL3	ENSG00000203972
C9orf16	ENSG00000171159
AL358937.1	ENSG00000254571
AC109322.1	ENSG00000255224
ISX	ENSG00000175329
NR2F6	ENSG00000160113
XRCC2	ENSG00000196584
NAT1	ENSG00000171428
ALKAL2	ENSG00000189292
AL592078.1	ENSG00000233875
LYPLAL1-AS1	ENSG00000228536
LINC01333	ENSG00000249343
TMEM60	ENSG00000135211
ZNF696	ENSG00000185730
AC011530.1	ENSG00000268434
AC103996.2	ENSG00000258831
