## Supplementary material for "Dissecting the molecular landscape of Parkinson’s disease and Parkinson’s disease dementia using highly efficient snRNA-seq (HIF-snRNA-seq)": All-tablrs: early-excitatory.xlsx

### Sheet: unique.braak
gname	ensemblID
RNU6-879P	ENSG00000201198
AC010181.1	ENSG00000249290
KRT18P49	ENSG00000214720
AC027228.2	ENSG00000261762
OR52D1	ENSG00000181609
LINC02522	ENSG00000231056
AC009022.1	ENSG00000241183
RPS12P31	ENSG00000242325
OR1D2	ENSG00000184166
AC008735.3	ENSG00000269859
AP006748.1	ENSG00000223400
NRBF2P3	ENSG00000237415
AC097537.1	ENSG00000249106
AC016769.4	ENSG00000276475
AC009044.1	ENSG00000279991
PCNAP1	ENSG00000249065
CIPC	ENSG00000198894
AL158214.1	ENSG00000235817
CGB5	ENSG00000189052
KRTAP21-1	ENSG00000187005
AL162171.2	ENSG00000258983
AC012360.1	ENSG00000235319
KRT18P9	ENSG00000271231
AC106872.5	ENSG00000248645
POLR3DP1	ENSG00000214626
FBP2	ENSG00000130957
FAM74A4	ENSG00000274583
LINC01537	ENSG00000227467
AC009468.1	ENSG00000228627
SLPI	ENSG00000124107
SCARNA20	ENSG00000252577
LCE1D	ENSG00000172155
TMDD1	ENSG00000284730
AC244035.2	ENSG00000236889
AC103858.1	ENSG00000271725
AC108488.2	ENSG00000286905
KRT5	ENSG00000186081
AC092944.3	ENSG00000286361
MYMX	ENSG00000262179
HSPA8P6	ENSG00000235864
KRT2	ENSG00000172867
AC018553.2	ENSG00000283689
RPL7P27	ENSG00000220069
ALPP	ENSG00000163283
ABCG5	ENSG00000138075
AC100793.1	ENSG00000239671
OR51L1	ENSG00000176798
AC121338.2	ENSG00000278385
AC008759.3	ENSG00000277587
CNN2P2	ENSG00000227069
RPL7P39	ENSG00000243020
ANXA2P3	ENSG00000216740
DPP10-AS2	ENSG00000235717
AL353637.2	ENSG00000286332
RBMY2KP	ENSG00000225809
BCAP31P1	ENSG00000261217
AL450472.3	ENSG00000273988
KIAA1143P1	ENSG00000259086
AC008562.1	ENSG00000253512
AL136102.1	ENSG00000287107
ETV2	ENSG00000105672
AC092435.4	ENSG00000279376
FAM238A	ENSG00000233261
AL355297.3	ENSG00000271551
AL354710.1	ENSG00000214593
CEBPA-DT	ENSG00000267296
AP001331.1	ENSG00000230948
AC022730.4	ENSG00000253967
AC092850.2	ENSG00000286462
AC012574.1	ENSG00000253471
MPZL2	ENSG00000149573
AC098798.1	ENSG00000250511
AL590399.4	ENSG00000231995
AC007744.1	ENSG00000271894
AC018767.1	ENSG00000259819
MYL10	ENSG00000106436
AL671862.1	ENSG00000225011
AC103993.1	ENSG00000253207
LINC01526	ENSG00000224995
DDX18P4	ENSG00000251553
AC011474.3	ENSG00000267574
AL627095.2	ENSG00000286747
C7orf65	ENSG00000221845
PPP2CA	ENSG00000113575
ZNF736P9Y	ENSG00000239893
LINC02403	ENSG00000257541
AL162596.1	ENSG00000285946
CIBAR1P2	ENSG00000230219
AC116651.1	ENSG00000273133
AL592447.1	ENSG00000224278
AL358215.1	ENSG00000270380
SOCS5P5	ENSG00000216904
AC051619.9	ENSG00000279014
AL031121.1	ENSG00000217514
LINC01221	ENSG00000235492
KANK1P1	ENSG00000215589
AC139697.1	ENSG00000257897
AC023206.1	ENSG00000271332
AC109439.1	ENSG00000250284
TTTY12	ENSG00000237048
AC093388.1	ENSG00000272979
SCGB1D2	ENSG00000124935
ADIPOR1P2	ENSG00000258805
BPIFB6	ENSG00000167104
OR4A5	ENSG00000221840
MESTP3	ENSG00000250927
FEZF1	ENSG00000128610
SLC25A52	ENSG00000141437
AC018880.1	ENSG00000221849
ALX1	ENSG00000180318
GAPDHP16	ENSG00000225502
AC004975.1	ENSG00000224629
ARMC8P1	ENSG00000225254
LINC02363	ENSG00000180712
AC122707.1	ENSG00000248285
OR4A18P	ENSG00000254637
AC107886.1	ENSG00000255372
PFN1P1	ENSG00000233328
AGBL1-AS1	ENSG00000260125
RPL12P48	ENSG00000270865
AL136090.2	ENSG00000287430
AC010883.2	ENSG00000286796
DCAF4L2	ENSG00000176566
AC091564.1	ENSG00000241678
LINC02146	ENSG00000249490
AC010157.2	ENSG00000285739
MRPL42P3	ENSG00000219297
DPRXP6	ENSG00000270791
AC025048.6	ENSG00000280852
AP003038.1	ENSG00000254939
OR5B15P	ENSG00000273408
AC087893.3	ENSG00000280110
RPL17P1	ENSG00000229500
IPO5P1	ENSG00000269837
AC012445.1	ENSG00000229550
KCTD9P1	ENSG00000225014
EEF1A1P34	ENSG00000233324
LINC01101	ENSG00000280409
Z99916.3	ENSG00000279298
RPL7P49	ENSG00000242931
COL3A1	ENSG00000168542
AC104394.1	ENSG00000278593
CR2	ENSG00000117322
LINC01871	ENSG00000235576
AC084824.4	ENSG00000275854
RNA5SP517	ENSG00000201594
AP003027.1	ENSG00000203334
AC069281.2	ENSG00000274272
AC022023.2	ENSG00000285540
AC103808.5	ENSG00000266614
IFT80	ENSG00000068885
AL359259.1	ENSG00000288099
AL357513.1	ENSG00000287992
NR0B1	ENSG00000169297
AL049610.1	ENSG00000180284
HPRT1P1	ENSG00000251644
RNU6-579P	ENSG00000252688
OR6M2P	ENSG00000254613
CLPSL2	ENSG00000196748
AC010359.2	ENSG00000269961
OR2A1	ENSG00000221970
PIK3R2	ENSG00000105647
AC104695.1	ENSG00000227938
RPL26P31	ENSG00000242807
GZMK	ENSG00000113088
CISH	ENSG00000114737
AHCTF1P1	ENSG00000226121
AL731533.1	ENSG00000234182
CXCL6	ENSG00000124875
LINC01507	ENSG00000230945
AC021915.1	ENSG00000253551
AC027124.1	ENSG00000223398
AC026412.2	ENSG00000232615
GRAMD4P1	ENSG00000227874
LINC02159	ENSG00000253417
AC124067.3	ENSG00000254111
FSCB	ENSG00000189139
LINC02404	ENSG00000257893
AC090124.1	ENSG00000255227
FP325330.1	ENSG00000235154
AL137027.1	ENSG00000229607
NPAP1P6	ENSG00000238002
AL591767.1	ENSG00000258400
LINC01645	ENSG00000224968
COL6A4P1	ENSG00000230524
AL353681.1	ENSG00000235612
CNOT10-AS1	ENSG00000251224
AC090960.1	ENSG00000231780
AC099063.2	ENSG00000238081
RPL6P6	ENSG00000231063
RPL7L1P9	ENSG00000231035
FOXF1	ENSG00000103241
AC055872.2	ENSG00000285593
AC129510.2	ENSG00000266654
AP002409.1	ENSG00000265069
AL358072.1	ENSG00000271427
SPAG16-DT	ENSG00000196096
FOXD4L1	ENSG00000184492
AC110048.1	ENSG00000270490
KRT126P	ENSG00000257402
SNX15	ENSG00000110025
CST11	ENSG00000125831
KRT125P	ENSG00000258036
AC022308.1	ENSG00000286917
AP002004.1	ENSG00000254569
AL049714.1	ENSG00000244535
PCMTD1P3	ENSG00000234800
AP001178.4	ENSG00000288533
RPS2P32	ENSG00000232818
CD33	ENSG00000105383
AC126615.1	ENSG00000237774
AC003001.1	ENSG00000235461
MADD-AS1	ENSG00000256746
AC005538.3	ENSG00000286059
RPL35AP3	ENSG00000230350
AC004012.1	ENSG00000233942
PPM1J	ENSG00000155367
AP000925.1	ENSG00000235286
AC018953.2	ENSG00000287844
HSPD1P8	ENSG00000215357
LINC01943	ENSG00000280721
AC090044.1	ENSG00000224239
SPCS2P2	ENSG00000270623
AC093827.1	ENSG00000243312
AL133215.2	ENSG00000273162
AC073869.2	ENSG00000276460
OR5M1	ENSG00000255012
AC104423.1	ENSG00000267628
AL008720.1	ENSG00000285707
AC099509.1	ENSG00000249746
EGFLAM-AS1	ENSG00000249491
KLF2P4	ENSG00000236516
AC122719.2	ENSG00000250173
AC131956.1	ENSG00000250034
ADORA2A	ENSG00000128271
AC096754.1	ENSG00000249351
AC012464.3	ENSG00000271382
AC008060.1	ENSG00000218672
MIR4290HG	ENSG00000227555
TMA16P2	ENSG00000232467
SLC39A2	ENSG00000165794
AP001541.1	ENSG00000279295
Z98755.1	ENSG00000217120
AL110115.1	ENSG00000274364
OR5I1	ENSG00000167825
AL365496.1	ENSG00000233805
LINC02322	ENSG00000258556
AC134312.6	ENSG00000261816
AC022182.2	ENSG00000254802
LINC02750	ENSG00000254518
SUMO2P19	ENSG00000253328
RARRES2P11	ENSG00000283123
DUX4L37	ENSG00000283020
AC015911.2	ENSG00000267035
AC004696.1	ENSG00000276578
VCAM1	ENSG00000162692
AL845331.2	ENSG00000261522
AC009121.2	ENSG00000212228
AL390254.1	ENSG00000258866
AC079248.2	ENSG00000279876
BTNL3	ENSG00000168903
GJE1	ENSG00000203733
ZNF468	ENSG00000204604
TMSB15A	ENSG00000158164
PRKAR1B-AS1	ENSG00000237181
AC019206.1	ENSG00000275381
AL353778.1	ENSG00000271269
INSM1	ENSG00000173404
AC006270.2	ENSG00000272383
AC092580.4	ENSG00000287119
AC084757.3	ENSG00000259705
LINC02846	ENSG00000260193
AC005823.1	ENSG00000249658
IL36A	ENSG00000136694
CD300LB	ENSG00000178789
DAP3P2	ENSG00000228507
PATE2	ENSG00000196844
RN7SL40P	ENSG00000242696
CYP3A4	ENSG00000160868
DEFB127	ENSG00000088782
AL596325.2	ENSG00000272574
SLURP1	ENSG00000126233
AP000445.2	ENSG00000254926
OR10J8P	ENSG00000251686
AC092324.2	ENSG00000241932
AC006033.2	ENSG00000272908
HSPA8P8	ENSG00000229091
MIR518F	ENSG00000207706
AC011196.1	ENSG00000235518
SPATA31E1	ENSG00000177992
AC130814.1	ENSG00000287284
AC091959.2	ENSG00000239602
AC020895.2	ENSG00000280091
AC096861.1	ENSG00000275348
AC025062.1	ENSG00000244593
AL121820.3	ENSG00000287385
AC110053.1	ENSG00000254076
EFCAB14P1	ENSG00000228348
AL133499.1	ENSG00000267857
AC010889.2	ENSG00000288049
AC006254.3	ENSG00000271137
TRAV8-1	ENSG00000211782
LINC02633	ENSG00000224265
RPS10P18	ENSG00000229455
HSP90AB4P	ENSG00000282100
TAF11L2	ENSG00000284373
AC008432.1	ENSG00000273569
CDC42P5	ENSG00000253439
RPL21P110	ENSG00000226617
BCLAF1P1	ENSG00000248966
C11orf45	ENSG00000174370
AC068789.1	ENSG00000257824
PRR15L	ENSG00000167183
AC009234.1	ENSG00000283058
AL009031.1	ENSG00000282024
AL161628.1	ENSG00000287843
AL359845.1	ENSG00000234592
AC076966.1	ENSG00000201957
RPSAP34	ENSG00000239939
ITGB5-AS1	ENSG00000244286
AL157899.1	ENSG00000270994
AP000936.2	ENSG00000225236
AC025754.2	ENSG00000271874
IGLVVI-25-1	ENSG00000253779
MIR1193	ENSG00000221036
AC009945.1	ENSG00000234356
RN7SL278P	ENSG00000243365
RN7SL361P	ENSG00000242158
AL590622.1	ENSG00000222305
AC108075.1	ENSG00000286700
AC016397.2	ENSG00000279822
AC022916.4	ENSG00000267782
MMP10	ENSG00000166670
AC083864.2	ENSG00000232930
FAF2P1	ENSG00000228759
AC010307.1	ENSG00000240611
AC106818.1	ENSG00000278905
UBE2D3P4	ENSG00000224188
AL513548.2	ENSG00000271071
ZNF92P1Y	ENSG00000215603
AC099343.4	ENSG00000286292
AL137067.3	ENSG00000287955
OR7E13P	ENSG00000197882
FAM83A-AS1	ENSG00000204949
AL022324.3	ENSG00000272942
AP001180.1	ENSG00000260779
RPL23AP71	ENSG00000237450
AC005297.1	ENSG00000227511
AC067968.2	ENSG00000267144
AC002094.3	ENSG00000273171
ICE2P2	ENSG00000242705
RNU7-99P	ENSG00000252080
RSPO1	ENSG00000169218
AL596442.1	ENSG00000232197
AC004854.1	ENSG00000230160
TRBV5-2	ENSG00000242771
AL122010.1	ENSG00000230163
TSSK1A	ENSG00000231086
COX6CP10	ENSG00000238008
AC073626.2	ENSG00000236580
AC008883.2	ENSG00000251054
RNU6-337P	ENSG00000212545
AP003072.3	ENSG00000279269
NEIL2	ENSG00000154328
AC111188.2	ENSG00000270897
AC090506.1	ENSG00000266196
CSHL1	ENSG00000204414
AC087277.1	ENSG00000254566
AC016876.3	ENSG00000264772
IGKV3D-20	ENSG00000211625
BX510359.2	ENSG00000227058
AGAP10P	ENSG00000230869
SNX2P2	ENSG00000236460
BNIP3P4	ENSG00000271225
AL691432.3	ENSG00000274481
LCE1B	ENSG00000196734
FETUB	ENSG00000090512
OR5M5P	ENSG00000185701
AP003557.1	ENSG00000255299
LINC02534	ENSG00000228777
HOXA11-AS	ENSG00000240990
HMGN1P5	ENSG00000230942
RN7SL526P	ENSG00000243642
SCUBE1-AS1	ENSG00000203527
RNU6ATAC15P	ENSG00000221206
OR6C76	ENSG00000185821
ZNF256	ENSG00000152454
AC008268.1	ENSG00000235584
AC018765.1	ENSG00000280305
RNU6-359P	ENSG00000202336
AC093323.3	ENSG00000282742
VENTX	ENSG00000151650
AC090994.1	ENSG00000287826
KAAG1	ENSG00000146049
ID3	ENSG00000117318
AC110926.1	ENSG00000286400
AC024224.2	ENSG00000256803
AC068491.1	ENSG00000223973
SLC7A5P1	ENSG00000260727
AL391832.1	ENSG00000237520
AC090695.1	ENSG00000259381
VDAC1P11	ENSG00000237679
NDUFA5P3	ENSG00000234853
AC010267.1	ENSG00000249150
FMR1-AS1	ENSG00000268066
HMGB1P40	ENSG00000255291
FGF12-AS3	ENSG00000226709
RCAN3AS	ENSG00000286061
AC078993.1	ENSG00000238178
RUFY4	ENSG00000188282
AC009119.2	ENSG00000260932
OR5D14	ENSG00000186113
RNU6-1262P	ENSG00000252026
AC133065.2	ENSG00000262488
AC026355.3	ENSG00000236385
RNASE7	ENSG00000165799
AC114814.1	ENSG00000226542
AC067773.1	ENSG00000270866
BHLHA9	ENSG00000205899
NRBF2P5	ENSG00000270427
MS4A4A	ENSG00000110079
NPM1P4	ENSG00000226703
LUZP4P1	ENSG00000232853
FGFR3P5	ENSG00000260984
AC090079.1	ENSG00000262271
AC104685.1	ENSG00000250540
LINC02704	ENSG00000255079
LINC01419	ENSG00000253898
RNU4-57P	ENSG00000251789
RNU6-178P	ENSG00000207361
AF274853.1	ENSG00000287918
AC132825.6	ENSG00000284263
AL021877.2	ENSG00000280356
ERVW-1	ENSG00000242950
AC006566.2	ENSG00000286649
AC021534.1	ENSG00000266711
RPL17P37	ENSG00000241590
BX005214.3	ENSG00000277024
RN7SL370P	ENSG00000243437
AC009996.1	ENSG00000259659
AL356800.1	ENSG00000258934
AC008663.3	ENSG00000254164
AP000428.1	ENSG00000287208
AC092073.1	ENSG00000266953
AC011525.2	ENSG00000267465
AC244034.2	ENSG00000261000
AC110373.1	ENSG00000249244
ANKRD36BP1	ENSG00000214262
NAP1L4P2	ENSG00000224816
AC111200.1	ENSG00000213605
AC093904.4	ENSG00000261104
AC098679.5	ENSG00000287822
AC107398.2	ENSG00000248254
CLCNKA	ENSG00000186510
Z98751.3	ENSG00000271459
SRP72P1	ENSG00000265182
RN7SL666P	ENSG00000240639
AC007161.3	ENSG00000283549
CLIC4P2	ENSG00000269546
RPS23P9	ENSG00000231586
RNU6-1140P	ENSG00000222449
AC022960.3	ENSG00000276486
AL353581.1	ENSG00000272329
COX6B1P1	ENSG00000234565
MIR4424	ENSG00000266417
HOGA1	ENSG00000241935
AC092115.1	ENSG00000260290
AC092168.3	ENSG00000286737
AC027801.4	ENSG00000254039
BRIX1P1	ENSG00000254025
MIR6126	ENSG00000273776
AC024293.1	ENSG00000244313
AC025756.1	ENSG00000287790
RNU6-123P	ENSG00000251972
AC003087.1	ENSG00000227930
RTL3	ENSG00000179300
AL160408.5	ENSG00000272362
CFAP97P1	ENSG00000271164
LINC02724	ENSG00000181908
AL353135.1	ENSG00000271931
AL390955.1	ENSG00000213078
GS1-600G8.3	ENSG00000231216
AC078842.1	ENSG00000228031
AC090457.1	ENSG00000264108
LINC02319	ENSG00000258694
AL133232.1	ENSG00000231604
AC104809.2	ENSG00000233392
AC010904.1	ENSG00000213774
TTLL7-IT1	ENSG00000233061
RNU6-416P	ENSG00000252074
LLPHP2	ENSG00000235514
AC079203.2	ENSG00000259468
BX284668.5	ENSG00000238142
AC097463.1	ENSG00000230840
AL136367.1	ENSG00000212421
AC243829.1	ENSG00000274767
AL451164.1	ENSG00000236968
AC012060.1	ENSG00000286884
ZIC4-AS1	ENSG00000241202
OR52L2P	ENSG00000262980
HMGN2P21	ENSG00000228034
MRGPRX1	ENSG00000170255
LINC00906	ENSG00000267339
TPTE	ENSG00000274391
RNU6-99P	ENSG00000201591
MPHOSPH6P1	ENSG00000271428
AC022296.1	ENSG00000201827
AC010451.3	ENSG00000251506
CAMP	ENSG00000164047
AL354692.1	ENSG00000228095
HOXC13-AS	ENSG00000249641
AC096920.1	ENSG00000280382
AL158168.1	ENSG00000236495
RN7SL98P	ENSG00000240613
AC106875.2	ENSG00000276411
LINC00352	ENSG00000227893
SPANXN3	ENSG00000189252
AC005261.5	ENSG00000279541
FAM133EP	ENSG00000270528
ATP5F1AP1	ENSG00000234861
LRRC77P	ENSG00000244227
PANK4	ENSG00000157881
AC092958.3	ENSG00000285660
BANCR	ENSG00000278910
RPL31P47	ENSG00000233541
FAM197Y3	ENSG00000230066
CDKN2AIPNLP3	ENSG00000224351
AC022878.1	ENSG00000255018
DNAJB11	ENSG00000090520
AL023280.1	ENSG00000237381
AC093639.2	ENSG00000286807
AC005077.2	ENSG00000224273
LINC01705	ENSG00000232679
AC116158.1	ENSG00000259326
DNAJC8P1	ENSG00000259022
AL121888.2	ENSG00000288083
CDRT15P2	ENSG00000227255
AC022616.6	ENSG00000253884
AQP5	ENSG00000161798
OR10AB1P	ENSG00000176716
RN7SL15P	ENSG00000264573
HMGB1P27	ENSG00000230611
AC009229.4	ENSG00000280276
AC024560.2	ENSG00000249626
AGGF1P7	ENSG00000260994
PHBP11	ENSG00000227621
AC138207.5	ENSG00000265743
CDC20P1	ENSG00000231007
AC099552.5	ENSG00000287865
AL358779.1	ENSG00000231678
GAGE1	ENSG00000205777
AC106799.3	ENSG00000260763
ITPRIP-AS1	ENSG00000228261
RNU2-24P	ENSG00000252639
GP9	ENSG00000169704
IMPDH1P3	ENSG00000214815
ODF3L1	ENSG00000182950
AL121929.3	ENSG00000287419
AP003396.3	ENSG00000254740
AP001207.1	ENSG00000253153
PLA2G12AP1	ENSG00000224680
RRN3P4	ENSG00000229781
EEF1A1P20	ENSG00000249963
ITPRID1	ENSG00000180347
AC090099.2	ENSG00000285562
BARX1	ENSG00000131668
AC073288.2	ENSG00000242578
AL391869.1	ENSG00000225424
BX005132.1	ENSG00000284739
AC019171.1	ENSG00000269210
AC090503.1	ENSG00000257682
AC131182.1	ENSG00000250698
SSX7	ENSG00000187754
AF099810.1	ENSG00000258723
AC093422.3	ENSG00000236108
OR4A41P	ENSG00000255297
ZBTB11-AS1	ENSG00000256628
AL133335.2	ENSG00000286587
H2BC16P	ENSG00000217646
LINC02665	ENSG00000223581
AC135584.1	ENSG00000279444
AL138957.1	ENSG00000235625
AP000233.2	ENSG00000232512
AC092802.4	ENSG00000287919
CST9	ENSG00000173335
AC018558.2	ENSG00000261350
FCRL6	ENSG00000181036
AP001652.1	ENSG00000255523
TUBB8P1	ENSG00000229298
AC073585.1	ENSG00000286088
MPP7-DT	ENSG00000282996
AC012354.6	ENSG00000276670
LINC00400	ENSG00000229928
CDC42P3	ENSG00000253971
AC092687.3	ENSG00000272275
AC079460.2	ENSG00000287442
RCC2P7	ENSG00000220666
AC112198.4	ENSG00000249843
VN1R65P	ENSG00000260883
AC007405.2	ENSG00000235934
VDAC1P1	ENSG00000073905
AC119501.1	ENSG00000271578
AC131281.1	ENSG00000253166
AC017087.1	ENSG00000212191
AC023055.1	ENSG00000257390
TRIM77	ENSG00000214414
AC040914.1	ENSG00000254372
AC025822.1	ENSG00000227101
AC108099.1	ENSG00000260786
AC008555.4	ENSG00000271109
AC138625.2	ENSG00000259833
AL079305.1	ENSG00000279032
EIF4BP4	ENSG00000229572
MAP3K19	ENSG00000176601
CYP17A1	ENSG00000148795
BTN1A1	ENSG00000124557
LINC02562	ENSG00000260265
AL445647.1	ENSG00000272046
COX6CP3	ENSG00000266251
SLC5A2	ENSG00000140675
AC010524.1	ENSG00000268157
HNRNPCP7	ENSG00000228653
SLC6A6P1	ENSG00000226818
AC016737.1	ENSG00000271151
AC073632.1	ENSG00000287871
KRT18P36	ENSG00000226246
HNRNPA3P15	ENSG00000225636
AC008674.1	ENSG00000287003
AC018678.1	ENSG00000287847
GRM7-AS1	ENSG00000236202
RNU4-84P	ENSG00000201070
KRT8P25	ENSG00000239829
AL121890.2	ENSG00000276768
AC012368.2	ENSG00000228079
AL031670.1	ENSG00000275582
AC090821.2	ENSG00000253165
MIR2278	ENSG00000252153
AC104389.6	ENSG00000284931
AC091173.1	ENSG00000251127
ACSL6-AS1	ENSG00000223548
PPP4R1-AS1	ENSG00000263627
AC092941.1	ENSG00000225058
AC061975.5	ENSG00000266306
OR52M2P	ENSG00000226616
AL158064.1	ENSG00000284196
AP001471.1	ENSG00000227438
AL135791.1	ENSG00000236514
PSORS1C2	ENSG00000204538
AC011840.4	ENSG00000266775
NDUFA3P6	ENSG00000262366
AC091151.7	ENSG00000287943
AC091163.1	ENSG00000253745
AC092354.1	ENSG00000272354
CXorf58	ENSG00000165182
EFCAB1	ENSG00000034239
AC009237.11	ENSG00000238162
AL512638.2	ENSG00000274468
AC080038.2	ENSG00000277463
C18orf63	ENSG00000206043
BX322557.1	ENSG00000229382
AC007126.1	ENSG00000250497
RPS17P13	ENSG00000224706
SLC29A4P2	ENSG00000214660
AC068787.1	ENSG00000279952
AC005915.1	ENSG00000279446
LINC01849	ENSG00000234988
AC011899.1	ENSG00000231980
STARD10	ENSG00000214530
AL035409.1	ENSG00000230498
AC126755.4	ENSG00000276484
NPM1P52	ENSG00000253663
DUX4L16	ENSG00000258567
CSAG4	ENSG00000242599
FRG2HP	ENSG00000260846
LINC01501	ENSG00000229613
AC130324.3	ENSG00000275185
AC092053.5	ENSG00000287958
AC004383.1	ENSG00000226107
PPIAP48	ENSG00000260187
AC140481.4	ENSG00000282944
AC097173.1	ENSG00000250183
AC245427.1	ENSG00000224970
AC092171.2	ENSG00000230733
AC004522.4	ENSG00000286921
CUL4AP1	ENSG00000248139
RN7SL559P	ENSG00000240750
DISP1	ENSG00000154309
OR10G6	ENSG00000198674
AC010904.2	ENSG00000272002
GKN3P	ENSG00000283586
KLHL30	ENSG00000168427
MYCL	ENSG00000116990
RNU6-1018P	ENSG00000252386
AC012468.1	ENSG00000271353
LINC01627	ENSG00000224648
AC006210.2	ENSG00000238247
AC055866.1	ENSG00000212149
AC131025.2	ENSG00000275871
AC011816.2	ENSG00000272334
AP002336.2	ENSG00000254604
RBM48P1	ENSG00000223620
NAMPTP3	ENSG00000261053
LINC02222	ENSG00000248717
CRYGFP	ENSG00000232799
BACH1-IT1	ENSG00000248476
DYNLL1P7	ENSG00000230614
AC011005.4	ENSG00000243230
AL161912.1	ENSG00000232494
AC073648.3	ENSG00000250804
ORM1	ENSG00000229314
MBL2	ENSG00000165471
AC008875.2	ENSG00000286656
NIPA2P1	ENSG00000225843
AC022898.2	ENSG00000273792
SAGE3P	ENSG00000277486
AC011500.3	ENSG00000269792
AC004771.1	ENSG00000234203
LINC00315	ENSG00000184274
NPM1P21	ENSG00000248578
SIX2	ENSG00000170577
COX5BP6	ENSG00000237082
AC007225.2	ENSG00000261725
VPREB1	ENSG00000169575
AC092134.3	ENSG00000285538
HCRT	ENSG00000161610
AC034148.1	ENSG00000287521
XIAPP1	ENSG00000270294
AC099552.4	ENSG00000278998
AL021707.4	ENSG00000230912
OR7E126P	ENSG00000254593
AC091073.1	ENSG00000259602
RPL31P30	ENSG00000230702
AC018695.7	ENSG00000279907
AC018643.1	ENSG00000225144
AL163973.3	ENSG00000258196
MYF6	ENSG00000111046
JAKMIP1	ENSG00000152969
Z69720.2	ENSG00000278995
SRSF9P1	ENSG00000214867
RN7SL555P	ENSG00000263905
KCNK16	ENSG00000095981
AL354989.2	ENSG00000239392
MAGEA8-AS1	ENSG00000230899
KRTAP24-1	ENSG00000188694
MTCYBP22	ENSG00000270232
AC006026.3	ENSG00000234286
AC078883.3	ENSG00000278924
AC009063.3	ENSG00000261103
HSPE1P4	ENSG00000258153
KRTAP15-1	ENSG00000186970
AC129492.5	ENSG00000271002
AC239800.2	ENSG00000232721
AP003400.1	ENSG00000255429
LINC01093	ENSG00000249173
FOLR1	ENSG00000110195
AL035634.1	ENSG00000236324
PSMC1P7	ENSG00000243838
AL136988.2	ENSG00000227006
AC007952.6	ENSG00000262319
AC117489.1	ENSG00000278934
AC016968.1	ENSG00000240562
CSNK1A1L	ENSG00000180138
CMA1	ENSG00000092009
AC116407.3	ENSG00000280020
AC003685.1	ENSG00000229012
SCGB1D1	ENSG00000168515
TM4SF19	ENSG00000145107
AC024581.2	ENSG00000273860
AL139824.2	ENSG00000235594
AL445228.2	ENSG00000231791
AC007064.4	ENSG00000283535
RPL17P49	ENSG00000231211
GAPDHP73	ENSG00000226540
AP003041.1	ENSG00000255057
AC092159.1	ENSG00000227713
SFXN4P1	ENSG00000270390
AL160274.1	ENSG00000279083
ANKRD53	ENSG00000144031
RPS4XP8	ENSG00000219146
RNU7-160P	ENSG00000252469
AC009117.1	ENSG00000259873
CCDC37-DT	ENSG00000249833
RNU1-101P	ENSG00000212473
LINC01874	ENSG00000223985
AC013553.1	ENSG00000259258
AC012506.4	ENSG00000235497
AP001360.1	ENSG00000255216
AL354989.1	ENSG00000228352
LINC01293	ENSG00000230836
AP000459.1	ENSG00000227716
AC009468.2	ENSG00000234105
TMEM239	ENSG00000198326
LINC01961	ENSG00000234148
Z82209.1	ENSG00000230538
AC145625.2	ENSG00000286748
TBATA	ENSG00000166220
AC005785.2	ENSG00000279203
AL133299.1	ENSG00000261120
FP565171.1	ENSG00000283095
AC022092.1	ENSG00000249639
PIP	ENSG00000159763
AC018797.1	ENSG00000224207
COX6B1P2	ENSG00000241788
AL136129.1	ENSG00000286826
AC119749.1	ENSG00000231349
PPP1R12BP2	ENSG00000205936
OR4K8P	ENSG00000266693
AC079328.1	ENSG00000259394
AL157831.3	ENSG00000286832
AMIGO2	ENSG00000139211
AC019159.1	ENSG00000270815
H3P33	ENSG00000255492
OR13C4	ENSG00000148136
AC008063.1	ENSG00000233397
BX004807.1	ENSG00000286429
AC011317.1	ENSG00000287688
FAM138B	ENSG00000226516
CST9LP1	ENSG00000204662
AL359745.1	ENSG00000280455
AC104076.1	ENSG00000236153
MTCYBP38	ENSG00000226414
TBC1D27P	ENSG00000128438
AC008507.3	ENSG00000278895
OR2AS1P	ENSG00000227102
SPANXN1	ENSG00000203923
AC019270.1	ENSG00000253932
ILF2P2	ENSG00000257720
OR4D1	ENSG00000141194
GAS8-AS1	ENSG00000221819
SRGAP3-AS1	ENSG00000224808
AL136981.2	ENSG00000275318
RNA5SP356	ENSG00000251781
GLCCI1-DT	ENSG00000233108
AC092142.2	ENSG00000276519
AC245014.1	ENSG00000236140
AP005018.1	ENSG00000254678
AC027229.1	ENSG00000264193
AL583825.1	ENSG00000287177
LGMNP1	ENSG00000214269
Z98885.1	ENSG00000236867
KRT6C	ENSG00000170465
AL158825.1	ENSG00000224297
AL122018.1	ENSG00000235371
AL442644.2	ENSG00000286243
AL390961.1	ENSG00000234296
AL136298.2	ENSG00000258619
AL627095.1	ENSG00000228982
AC013410.1	ENSG00000237016
WBP1LP1	ENSG00000243661
AC023796.2	ENSG00000256482
AC026355.4	ENSG00000277241
LINC00308	ENSG00000184856
TRH	ENSG00000170893
AP005233.1	ENSG00000259854
AL606519.1	ENSG00000225598
AC011498.3	ENSG00000267255
CCDC121	ENSG00000176714
RNU4-65P	ENSG00000222405
AC019176.1	ENSG00000253262
AL122001.1	ENSG00000225779
AC117500.3	ENSG00000256258
AC093392.1	ENSG00000203462
AC018558.3	ENSG00000261445
LINC00686	ENSG00000237687
AC124784.1	ENSG00000257910
AC113410.5	ENSG00000287054
PPIAP84	ENSG00000254152
GSTA7P	ENSG00000237674
LINC00524	ENSG00000259023
NPM1P42	ENSG00000259259
FRG2C	ENSG00000172969
TEX38	ENSG00000186118
LINC02451	ENSG00000257164
RPL7P34	ENSG00000237205
AC084017.1	ENSG00000214210
KRT6B	ENSG00000185479
RNU6-576P	ENSG00000212156
HTR5BP	ENSG00000125631
RN7SL205P	ENSG00000241392
AC092490.1	ENSG00000249790
OSBPL9P1	ENSG00000271389
EDDM3DP	ENSG00000258963
CCL11	ENSG00000172156
AC078880.3	ENSG00000271579
AP005264.7	ENSG00000280302
AP000676.2	ENSG00000255022
AC055731.1	ENSG00000240752
CXCL3	ENSG00000163734
WWC2-AS1	ENSG00000251128
SETP20	ENSG00000225094
AC240442.1	ENSG00000274601
LAPTM4BP1	ENSG00000237008
AL357558.2	ENSG00000234967
ANKRD30BP3	ENSG00000230501
POLA2	ENSG00000014138
AL450023.2	ENSG00000234792
AC093714.2	ENSG00000243345
AL049634.2	ENSG00000260861
AC010266.1	ENSG00000259861
CR383656.13	ENSG00000258367
Z98949.2	ENSG00000232464
AC005377.1	ENSG00000270512
WDFY1	ENSG00000085449
AC012409.1	ENSG00000259359
SLC6A14P1	ENSG00000236077
OR5BT1P	ENSG00000258024
MTATP6P9	ENSG00000248420
RNU1-64P	ENSG00000202313
AC023932.1	ENSG00000271238
SPRR2G	ENSG00000159516
LINC01737	ENSG00000232964
MROH7	ENSG00000184313
AC022133.2	ENSG00000288539
LINC02855	ENSG00000254209
AC002464.1	ENSG00000260188
AC008805.1	ENSG00000267245
AL390778.2	ENSG00000233936
AC005594.1	ENSG00000287884
RHOT1P1	ENSG00000266145
AC011593.1	ENSG00000286290
OR5BS1P	ENSG00000198678
AL122008.2	ENSG00000232166
KRT13	ENSG00000171401
AC092377.1	ENSG00000287946
AL391427.1	ENSG00000224251
WSPAR	ENSG00000249073
PES1P2	ENSG00000229268
AC091953.4	ENSG00000279125
FBXO3-DT	ENSG00000254508
AL355516.1	ENSG00000231358
IRX3	ENSG00000177508
AC090281.1	ENSG00000253204
AC074389.1	ENSG00000205971
LINC01897	ENSG00000267209
LINC02845	ENSG00000253644
KRT8P8	ENSG00000223940
OR10D5P	ENSG00000213182
SIGLEC10-AS1	ENSG00000255441
HSP90AA6P	ENSG00000181359
RNU6-1301P	ENSG00000199594
AC106886.1	ENSG00000260082
AC138360.1	ENSG00000257325
NOX3	ENSG00000074771
FCGR3B	ENSG00000162747
AC104809.1	ENSG00000223991
AF015262.1	ENSG00000234703
AC008072.1	ENSG00000228681
KRT18P34	ENSG00000244515
AP001425.1	ENSG00000270835
AL356417.2	ENSG00000233682
REG1CP	ENSG00000204787
AC015813.7	ENSG00000280233
API5P1	ENSG00000234558
LINC02782	ENSG00000231510
AC091492.1	ENSG00000225026
RPL5P26	ENSG00000230469
AC008806.1	ENSG00000279936
RPSAP10	ENSG00000224439
AL121750.1	ENSG00000287099
KU-MEL-3	ENSG00000205444
KRT84	ENSG00000161849
FAM197Y4	ENSG00000274196
AC112196.1	ENSG00000249112
AC011451.4	ENSG00000287275
AP002963.1	ENSG00000255149
LINC01615	ENSG00000223485
ALG10	ENSG00000139133
AC044873.1	ENSG00000266273
IMPDH1P8	ENSG00000224728
TRPV6	ENSG00000165125
MIR3680-2	ENSG00000266758
ART2P	ENSG00000238048
AC254562.1	ENSG00000227370
TAF11L12	ENSG00000249156
AL353637.1	ENSG00000229857
AC105105.4	ENSG00000276403
AC104118.1	ENSG00000271862
HNRNPA1P37	ENSG00000218574
AL049873.2	ENSG00000258734
AL139254.2	ENSG00000284641
GPR151	ENSG00000173250
LINC01074	ENSG00000227611
LINC01266	ENSG00000224957
AC104640.1	ENSG00000260217
AC008507.2	ENSG00000267006
AC007483.1	ENSG00000287641
RPL3P11	ENSG00000223568
AC121338.1	ENSG00000205537
RNU6-612P	ENSG00000252718
AC011444.2	ENSG00000267262
AL365215.1	ENSG00000275001
MAPK6P4	ENSG00000215179
AL139275.1	ENSG00000226070
AC005383.1	ENSG00000275024
AP000553.9	ENSG00000286365
Z85996.1	ENSG00000220349
AC105429.2	ENSG00000276393
NBPF22P	ENSG00000205449
AC007878.1	ENSG00000281195
LINC00317	ENSG00000238265
MACC1	ENSG00000183742
AL354897.2	ENSG00000287930
AC016769.5	ENSG00000286456
WFDC10B	ENSG00000182931
AC069431.2	ENSG00000270554
AC074051.3	ENSG00000261007
LINC00269	ENSG00000215162
IGSF11-AS1	ENSG00000239877
AP000265.1	ENSG00000261610
RPS26P52	ENSG00000242307
AC063976.2	ENSG00000224431
AL354685.1	ENSG00000233887

### Sheet: ovl.braak.dprog
gname	ensemblID
RNU6ATAC21P	ENSG00000221583
SNORA10B	ENSG00000207187
TPM3P9	ENSG00000241015
OR5BR1P	ENSG00000255386
AC137549.1	ENSG00000251014
RNF17	ENSG00000132972
MTCO1P28	ENSG00000262118
PCDHGA12	ENSG00000253159
MTFR2P1	ENSG00000233716
MIR6859-1	ENSG00000278267
OR2AH1P	ENSG00000232511
C1QTNF3	ENSG00000082196
AL845331.1	ENSG00000259916
TARS2P1	ENSG00000248104
U91328.3	ENSG00000272810
VN1R25P	ENSG00000224947
Z83847.1	ENSG00000261202
AC007327.1	ENSG00000228770
AC111170.4	ENSG00000279801
MIR3609	ENSG00000266019
KHDC1P1	ENSG00000251360
LNCPRESS1	ENSG00000232301
AL162430.1	ENSG00000233406
SALRNA1	ENSG00000258952
SEPTIN5	ENSG00000184702
AC011303.1	ENSG00000288089
AP003550.1	ENSG00000254236
SUPT4H1P2	ENSG00000246115
AC009097.3	ENSG00000260612
Z93929.2	ENSG00000276467
CYCSP20	ENSG00000240416
MIR4662A	ENSG00000283609
AC004080.17	ENSG00000286323
AL512649.2	ENSG00000237062
BLK	ENSG00000136573
SENP3-EIF4A1	ENSG00000277957
RN7SL680P	ENSG00000275337
RNU6ATAC10P	ENSG00000221562
LSM6P2	ENSG00000257730
MFAP1P1	ENSG00000232489
MIPEPP2	ENSG00000224783
RNA5SP471	ENSG00000252780
AC079054.1	ENSG00000253189
AL513128.2	ENSG00000285254
AC004707.1	ENSG00000253102
AL591893.1	ENSG00000285818
AC074212.1	ENSG00000259605
AC022150.3	ENSG00000269349
AC010745.4	ENSG00000232444
S100A14	ENSG00000189334
AL035633.1	ENSG00000218732
AC020922.3	ENSG00000269275
RPL7P7	ENSG00000224315
AL662844.3	ENSG00000271821
AC084782.2	ENSG00000261823
NEK4P3	ENSG00000270754
RNA5SP211	ENSG00000202386
KRT18P2	ENSG00000234439
AC138420.1	ENSG00000287522
OR4V1P	ENSG00000254841
LINC02644	ENSG00000230720
RNU6ATAC6P	ENSG00000221059
AL354868.1	ENSG00000229765
TUBB8B	ENSG00000173213
RN7SL233P	ENSG00000242971
AL390754.1	ENSG00000274614
OR8G2P	ENSG00000181214
AC131935.1	ENSG00000255309
AC005336.1	ENSG00000267056
GRAMD4P7	ENSG00000266242
MESTP1	ENSG00000220884
KLHL38	ENSG00000175946
PSMB11	ENSG00000222028
KNOP1P1	ENSG00000256852
AC099343.2	ENSG00000270426
CHURC1	ENSG00000258289
CBX5P1	ENSG00000241535
TMCO1-AS1	ENSG00000224358
ZNF587B	ENSG00000269343
SNORA73B	ENSG00000200087
LINC02771	ENSG00000224535
AC100805.1	ENSG00000286878
AC090954.1	ENSG00000228874
AC146507.1	ENSG00000239393
AC007346.1	ENSG00000260258
AL845552.1	ENSG00000258500
AL121772.2	ENSG00000274507
VPS26BP1	ENSG00000224895
AL121955.1	ENSG00000274541
AC026887.1	ENSG00000280086
AL109614.1	ENSG00000276603
CHCHD4P5	ENSG00000225222
AC099778.2	ENSG00000276925
KRT8P42	ENSG00000220378
RNU6-1287P	ENSG00000199784
RNU6-412P	ENSG00000252243
AC091182.2	ENSG00000253746
AC009396.1	ENSG00000258478
AC005593.1	ENSG00000279584
RNU2-27P	ENSG00000251994
AC089998.2	ENSG00000257837
AC008894.1	ENSG00000267373
AL512624.2	ENSG00000276888
AL050320.1	ENSG00000225956
MTND5P23	ENSG00000235080
AC117430.1	ENSG00000240895
AC022188.1	ENSG00000276807
AC099677.4	ENSG00000264834
AC020779.1	ENSG00000243568
AC079322.1	ENSG00000261187
AC007608.4	ENSG00000278909
AC011298.2	ENSG00000274977
RPL10P10	ENSG00000216347
RNF207-AS1	ENSG00000226944
DCAF13P2	ENSG00000250816
MTND2P4	ENSG00000230252
AL139418.1	ENSG00000273844
EIF4EBP2P1	ENSG00000233711
AL512326.5	ENSG00000234041
AC112518.1	ENSG00000249051
AP005264.3	ENSG00000267247
RNY1P9	ENSG00000255156
GPR142	ENSG00000257008
AC007250.1	ENSG00000273063
MTND4P6	ENSG00000224042
AC006499.2	ENSG00000250074
H2AC10P	ENSG00000218690
RNU6-548P	ENSG00000252892
RAB9B	ENSG00000123570
LINC02543	ENSG00000232947
AL353680.1	ENSG00000238185
AC004134.1	ENSG00000267592
TIAF1	ENSG00000221995
AC006122.1	ENSG00000213970
MIR3143	ENSG00000265565
AC097376.1	ENSG00000239005
MYO1A	ENSG00000166866
AC091175.1	ENSG00000253283
PHBP13	ENSG00000234835
RNY4P7	ENSG00000201470
AP001628.2	ENSG00000233754
PDIA3P1	ENSG00000180867
AC008567.1	ENSG00000260112
E2F3P1	ENSG00000267046
RPL6P29	ENSG00000236243
AL590227.1	ENSG00000275773
RN7SL523P	ENSG00000243976
SSU72P2	ENSG00000284306
AL357552.1	ENSG00000226545
AC087354.1	ENSG00000254258
AP002833.1	ENSG00000254938
SH3GL1P2	ENSG00000264943
TRGVB	ENSG00000231202
MIR4530	ENSG00000266559
HSPA6	ENSG00000173110
STIP1P3	ENSG00000225536
RNU6ATAC12P	ENSG00000252351
AC074051.2	ENSG00000260817
PLEKHO2	ENSG00000241839
AL163534.1	ENSG00000287546
RNU6-946P	ENSG00000206605
AP003497.2	ENSG00000279701
AC060766.1	ENSG00000267102
RN7SL845P	ENSG00000244328
RPS10	ENSG00000124614
AC002064.2	ENSG00000234459
AL355076.3	ENSG00000258878
AC019181.1	ENSG00000224331
RNY4P34	ENSG00000201649
OR4C11	ENSG00000172188
AL137847.3	ENSG00000273806
CR589904.1	ENSG00000276520
RPL21P54	ENSG00000241829
KIAA1143P2	ENSG00000232766
IGLV3-22	ENSG00000211661
CASC23	ENSG00000255420
RPL7P53	ENSG00000237475
AC087276.1	ENSG00000254577
OR11Q1P	ENSG00000237650
GTF3AP6	ENSG00000229982
AL445675.1	ENSG00000270818
AL592114.1	ENSG00000219133
AC034105.3	ENSG00000259950
AC006043.1	ENSG00000285892
RN7SL340P	ENSG00000241604
AC117488.1	ENSG00000288022
AL030996.1	ENSG00000229733
TMEM199	ENSG00000244045
AL354798.1	ENSG00000273628
HSPA8P4	ENSG00000248610

### Sheet: unique.dprog
gname	ensemblID
SALRNA2	ENSG00000280515
H4C11	ENSG00000197238
PTMAP11	ENSG00000269907
OTOS	ENSG00000178602
GAPDHP44	ENSG00000213352
AC110056.1	ENSG00000255450
RNF103	ENSG00000239305
DUOX2	ENSG00000140279
VTA1P1	ENSG00000224999
AC087465.1	ENSG00000259722
OR4C9P	ENSG00000254925
AC016903.1	ENSG00000236634
AC027796.1	ENSG00000261916
AC092691.2	ENSG00000240393
SLC39A3	ENSG00000141873
AC138904.3	ENSG00000283662
ZNF844	ENSG00000223547
AL078587.1	ENSG00000231081
AL929091.1	ENSG00000287338
LINC00930	ENSG00000258647
GALNTL5	ENSG00000106648
AC011379.2	ENSG00000254363
SNTG2-AS1	ENSG00000235688
PLN	ENSG00000198523
DOCK8-AS1	ENSG00000183784
HSP90AB7P	ENSG00000235838
OR5B1P	ENSG00000233499
AP001107.5	ENSG00000254510
RTEL1-TNFRSF6B	ENSG00000026036
AC020951.1	ENSG00000278897
CYP4A22	ENSG00000162365
TLX2	ENSG00000115297
AC083880.1	ENSG00000273391
AC004130.2	ENSG00000271133
ALDOC	ENSG00000109107
AL035696.2	ENSG00000218577
AC107993.1	ENSG00000267222
RAD51D	ENSG00000185379
RNU6-176P	ENSG00000253005
RPA2P1	ENSG00000258392
RN7SL785P	ENSG00000266158
AC122718.1	ENSG00000250461
AL118506.1	ENSG00000268858
LEPROT	ENSG00000213625
AL591122.1	ENSG00000279625
LRP11	ENSG00000120256
LINC02672	ENSG00000227121
AC008567.3	ENSG00000287960
AC006063.2	ENSG00000284513
SNHG3	ENSG00000242125
AC032019.2	ENSG00000265935
GNG8	ENSG00000167414
AFDN-DT	ENSG00000198221
LINC01220	ENSG00000259687
OR4Q2	ENSG00000196383
NDUFC2	ENSG00000151366
NLGN2	ENSG00000169992
AP003559.1	ENSG00000256443
AC073488.1	ENSG00000232111
ATP5MF	ENSG00000241468
AL929472.4	ENSG00000235673
MLLT10P1	ENSG00000238151
RANP4	ENSG00000225125
TMEM14B	ENSG00000137210
RNU6-584P	ENSG00000222282
RNF225	ENSG00000269855
NFE2L1-DT	ENSG00000263412
HNRNPCP10	ENSG00000215054
AC010240.3	ENSG00000272023
AC010331.1	ENSG00000277383
AL163193.1	ENSG00000237088
SMKR1	ENSG00000240204
OLIG2	ENSG00000205927
AC091078.2	ENSG00000258909
RPL35AP31	ENSG00000233460
AL080317.2	ENSG00000272356
AC078857.1	ENSG00000243813
LINC02470	ENSG00000225231
RNU6-175P	ENSG00000252705
AC021915.2	ENSG00000254314
AC099670.3	ENSG00000285525
CHRNB4	ENSG00000117971
BX088723.1	ENSG00000283546
ZNF551	ENSG00000204519
AC010082.1	ENSG00000225000
SNORD115-41	ENSG00000200478
ASAP1-IT2	ENSG00000280543
AP001205.1	ENSG00000253740
SNORD15B	ENSG00000207445
AC022196.1	ENSG00000259390
U4	ENSG00000276103
AC013553.4	ENSG00000278737
GJB4	ENSG00000189433
AC135782.3	ENSG00000261546
AL603832.2	ENSG00000261595
AC061975.4	ENSG00000264486
TPBGL	ENSG00000261594
AC112200.2	ENSG00000280017
Z99289.1	ENSG00000237234
TMBIM7P	ENSG00000230927
BIN2P1	ENSG00000234568
KNOP1P4	ENSG00000232422
EIF3LP3	ENSG00000226086
CYBA	ENSG00000051523
MTND2P23	ENSG00000232631
AL121906.2	ENSG00000275223
ANKRD13B	ENSG00000198720
OR10W1	ENSG00000172772
PPP1R14BP5	ENSG00000213133
DCSTAMP	ENSG00000164935
IGHV3-29	ENSG00000270474
TMCC1P1	ENSG00000253318
SYNJ2BP	ENSG00000213463
AC112243.1	ENSG00000279460
RN7SKP80	ENSG00000202058
FGF14-AS2	ENSG00000272143
TRDC	ENSG00000211829
HILPDA	ENSG00000135245
AC107029.1	ENSG00000243089
AC109326.1	ENSG00000279602
AC068860.1	ENSG00000279266
AC124303.2	ENSG00000280234
RPS15P5	ENSG00000229806
ARRDC1	ENSG00000197070
AC009812.1	ENSG00000251867
PEX12	ENSG00000108733
AL162632.3	ENSG00000260046
FCF1P8	ENSG00000251111
MTATP6P2	ENSG00000270307
AC092567.2	ENSG00000286524
SERPINH1	ENSG00000149257
TLR9	ENSG00000239732
OR2L6P	ENSG00000232215
NMS	ENSG00000204640
RPL12P15	ENSG00000230993
LCE2B	ENSG00000159455
TAB3P1	ENSG00000235462
CLCA1	ENSG00000016490
AC006483.2	ENSG00000272719
HNRNPA1	ENSG00000135486
AC005540.1	ENSG00000235852
AC138647.1	ENSG00000226490
LINC01665	ENSG00000235343
AC079305.1	ENSG00000222043
AC015871.3	ENSG00000278600
MIR9-1	ENSG00000207933
CHCHD2P6	ENSG00000235084
GAPDHP75	ENSG00000226196
AC131009.2	ENSG00000256955
AC007179.1	ENSG00000231815
AL445524.1	ENSG00000233461
AC006141.1	ENSG00000264895
AL132989.1	ENSG00000258682
NAA10	ENSG00000102030
AL118505.1	ENSG00000278192
AL359385.1	ENSG00000231398
AL160314.1	ENSG00000242061
HSD11B1L	ENSG00000167733
AL158063.1	ENSG00000276957
AC026362.2	ENSG00000280381
PPFIA1P1	ENSG00000271639
AC008870.2	ENSG00000260751
BORCS7-ASMT	ENSG00000270316
CHMP1B	ENSG00000255112
SNORD99	ENSG00000221539
AC233724.6	ENSG00000249282
AC087257.1	ENSG00000248100
BX539320.1	ENSG00000278869
MIR3943	ENSG00000264069
AC004832.3	ENSG00000249590
AC007785.2	ENSG00000268053
AP1B1P1	ENSG00000234479
AL359183.1	ENSG00000279406
HEXA	ENSG00000213614
SPATA31D5P	ENSG00000240632
NEUROG2	ENSG00000178403
SCARNA10	ENSG00000239002
PPIAP32	ENSG00000233319
PCF11-AS1	ENSG00000269939
AC011558.1	ENSG00000279753
AL020997.4	ENSG00000286433
RPL23AP32	ENSG00000237887
AC244230.1	ENSG00000279458
ZNF548	ENSG00000188785
AC011477.1	ENSG00000267481
INTS5	ENSG00000185085
ZBTB8B	ENSG00000273274
AP000346.3	ENSG00000275609
MAFF	ENSG00000185022
AC022966.2	ENSG00000287539
PRF1	ENSG00000180644
ACTA2-AS1	ENSG00000180139
OR5A2	ENSG00000172324
AC011726.1	ENSG00000253430
AL451074.5	ENSG00000230659
YBX1P3	ENSG00000240002
AL022238.2	ENSG00000272834
MIR126	ENSG00000199161
AC013716.1	ENSG00000286932
AL023754.2	ENSG00000287902
ZNF503	ENSG00000165655
SNORD115-14	ENSG00000199960
CASC8	ENSG00000246228
CCNP	ENSG00000105219
UNC119	ENSG00000109103
SPN	ENSG00000197471
RN7SKP82	ENSG00000252595
AC013565.3	ENSG00000261407
U91324.1	ENSG00000229740
AL357140.3	ENSG00000280113
AL354718.3	ENSG00000276832
SNORA26	ENSG00000212588
U73166.1	ENSG00000230454
GM2A	ENSG00000196743
RASA4	ENSG00000105808
L3MBTL1	ENSG00000185513
LINGO1-AS2	ENSG00000259281
AC097714.1	ENSG00000248452
ORAI3	ENSG00000175938
SETP11	ENSG00000239570
ATP5PO	ENSG00000241837
AC016868.1	ENSG00000253396
UBE2W	ENSG00000104343
AL592076.1	ENSG00000224348
AL109897.1	ENSG00000285401
PRRG1	ENSG00000130962
RPS24P12	ENSG00000220237
RAB4B	ENSG00000167578
OR4K16P	ENSG00000258822
LINC00294	ENSG00000280798
AC009053.3	ENSG00000261170
MAGEA1	ENSG00000198681
AP001002.1	ENSG00000279209
AL163540.1	ENSG00000204790
DBIL5P	ENSG00000231784
AL132875.1	ENSG00000220918
ST6GALNAC6	ENSG00000160408
EN2	ENSG00000164778
AC090616.6	ENSG00000278867
RNU6-1106P	ENSG00000212147
AC092810.4	ENSG00000287046
KCNIP4-IT1	ENSG00000280650
GLYATL3	ENSG00000203972
SLC25A10	ENSG00000183048
AC022039.1	ENSG00000254575
SNORA12	ENSG00000212464
MTCO2P29	ENSG00000243257
AC019118.1	ENSG00000226649
PBX2P1	ENSG00000244171
LMNTD2-AS1	ENSG00000254815
OPCML-IT1	ENSG00000254896
SND1-IT1	ENSG00000279078
AC055811.3	ENSG00000266498
GLULP6	ENSG00000215043
LINC01794	ENSG00000233128
AL121949.2	ENSG00000218274
TMPRSS11E	ENSG00000087128
AC015660.3	ENSG00000274294
AC068647.2	ENSG00000250271
AL020997.5	ENSG00000287244
MIR4449	ENSG00000264585
MRPL38	ENSG00000204316
AC004464.1	ENSG00000287027
HSPB1	ENSG00000106211
AC020978.9	ENSG00000279649
AC010422.5	ENSG00000269590
OR51Q1	ENSG00000167360
AC011899.3	ENSG00000285821
AC131206.1	ENSG00000255836
AC005330.1	ENSG00000267372
AC019254.1	ENSG00000259182
UBXN10-AS1	ENSG00000225986
COX5A	ENSG00000178741
AC103810.4	ENSG00000266155
AL590666.5	ENSG00000287624
FLT3LG	ENSG00000090554
AC135279.4	ENSG00000277895
AP001269.1	ENSG00000266955
SMIM1	ENSG00000235169
C2orf66	ENSG00000187944
AC106799.1	ENSG00000231291
AC092793.1	ENSG00000287455
USP51	ENSG00000247746
GGTLC5P	ENSG00000276160
CHERP	ENSG00000085872
CCND2	ENSG00000118971
DIABLO	ENSG00000184047
MIS18A-AS1	ENSG00000227256
HMBOX1-IT1	ENSG00000259196
AC026798.1	ENSG00000240627
LINC00677	ENSG00000259717
UPK3BL1	ENSG00000267368
AC007952.4	ENSG00000262202
DHRS4-AS1	ENSG00000215256
