## Supplementary material for "Dissecting the molecular landscape of Parkinson’s disease and Parkinson’s disease dementia using highly efficient snRNA-seq (HIF-snRNA-seq)": All-tablrs: early-inhibitory.xlsx

### Sheet: unique.braak
gname	ensemblID
AL365366.1	ENSG00000229022
AL033528.2	ENSG00000223624
AC003956.1	ENSG00000268564
ZAR1L	ENSG00000189167
RPS21P2	ENSG00000230353
AL096869.3	ENSG00000259789
EIF4BP3	ENSG00000224546
YWHAEP1	ENSG00000232727
PCOLCE-AS1	ENSG00000224729
AC087645.2	ENSG00000267737
AC091564.2	ENSG00000254400
TBL1XR1-AS1	ENSG00000231310
RN7SKP29	ENSG00000222889
AC105020.1	ENSG00000203392
AC022417.1	ENSG00000279923
RNA5SP130	ENSG00000201301
AC005077.2	ENSG00000224273
AC134508.2	ENSG00000287882
AL035696.4	ENSG00000285578
COMTD1	ENSG00000165644
SLC43A3	ENSG00000134802
AC025755.1	ENSG00000254310
PCSK9	ENSG00000169174
AC092723.5	ENSG00000285163
AP002761.2	ENSG00000256568
LYPD6B	ENSG00000150556
LINC01546	ENSG00000228459
LRRC45	ENSG00000169683
AL591516.1	ENSG00000276620
ENPP7P9	ENSG00000250476
AC091152.4	ENSG00000279879
AL031778.1	ENSG00000287678
AC092687.2	ENSG00000236162
AC017074.2	ENSG00000233479
AC016182.1	ENSG00000267770
AL080313.1	ENSG00000234540
BBS12	ENSG00000181004
LINC00945	ENSG00000232539
UTP11	ENSG00000183520
MAD2L1	ENSG00000164109
CERNA3	ENSG00000253603
AL358779.1	ENSG00000231678
RPS3AP19	ENSG00000244004
LINC02135	ENSG00000268532
AC093690.1	ENSG00000223522
KRT18P35	ENSG00000215606
LINC01735	ENSG00000261453
ECI2-DT	ENSG00000234817
AC113133.1	ENSG00000253389
LINC01346	ENSG00000233304
IMPDH1P3	ENSG00000214815
Z82198.2	ENSG00000232073
AC083864.3	ENSG00000261184
AC021820.1	ENSG00000255347
AC108046.1	ENSG00000287571
CD300LD	ENSG00000204345
LINC02358	ENSG00000251256
C1QTNF8	ENSG00000184471
AL008638.2	ENSG00000236858
AL450472.3	ENSG00000273988
IGBP1P4	ENSG00000250325
PDE6H	ENSG00000139053
AP003398.2	ENSG00000285568
AC114811.2	ENSG00000260641
HYAL4	ENSG00000106302
MIR5689HG	ENSG00000229401
LINC01748	ENSG00000226476
LINC01365	ENSG00000250772
AC063938.1	ENSG00000241754
AP001830.1	ENSG00000255337
DDX59-AS1	ENSG00000260088
AC005722.3	ENSG00000262681
AL008638.6	ENSG00000280025
AP001007.2	ENSG00000255475
AC022395.1	ENSG00000231104
S100A10	ENSG00000197747
AC079355.1	ENSG00000226411
CCR2	ENSG00000121807
MARK2P8	ENSG00000239503
AC112484.3	ENSG00000261159
GET1	ENSG00000182093
AC078850.2	ENSG00000248802
AC027369.3	ENSG00000254728
AC008894.1	ENSG00000267373
AC009271.1	ENSG00000267327
AC026904.2	ENSG00000253688
AC004453.2	ENSG00000279853
AC121764.1	ENSG00000242317
ADRB2	ENSG00000169252
TRAV1-1	ENSG00000255569
EIF1AXP2	ENSG00000258980
SSXP1	ENSG00000197185
LINC02412	ENSG00000258171
AC009754.2	ENSG00000287500
AP001065.3	ENSG00000274225
AC188617.2	ENSG00000286764
LINC01443	ENSG00000266554
Z83846.1	ENSG00000228194
OR4K13	ENSG00000176253
AC108057.1	ENSG00000286530
OR5AL1	ENSG00000272987
MTND3P5	ENSG00000251353
AL022310.1	ENSG00000226375
MORF4L2-AS1	ENSG00000231154
AC108099.1	ENSG00000260786
FO393414.3	ENSG00000285844
AC133963.1	ENSG00000248608
OR52J1P	ENSG00000203560
GPR88	ENSG00000181656
BX571673.1	ENSG00000277099
GPBAR1	ENSG00000179921
COL4A6	ENSG00000197565
AC093019.1	ENSG00000226952
AL365361.1	ENSG00000259834
UXT-AS1	ENSG00000267064
HOXA10-AS	ENSG00000253187
AL137078.1	ENSG00000236874
GNAI2P2	ENSG00000231957
AL021395.1	ENSG00000233508
AC010655.1	ENSG00000228700
AC099552.1	ENSG00000217825
AP000534.2	ENSG00000237299
AL356274.2	ENSG00000279511
TMEM256-PLSCR3	ENSG00000262481
AC008620.2	ENSG00000248560
ACOT1	ENSG00000184227
XXYLT1-AS2	ENSG00000230266
AL033397.2	ENSG00000249379
BTN3A1	ENSG00000026950
AC104653.2	ENSG00000244063
AL031726.2	ENSG00000287282
HOXD13	ENSG00000128714
AP003717.2	ENSG00000256189
AL713922.2	ENSG00000276662
AC091564.1	ENSG00000241678
AL353152.2	ENSG00000286281
CYP1A1	ENSG00000140465
HIGD1AP3	ENSG00000248929
S100A7A	ENSG00000184330
KRT8P25	ENSG00000239829
AL135908.1	ENSG00000230472
AL050404.1	ENSG00000232358
AL512658.2	ENSG00000285797
AL031670.1	ENSG00000275582
AC009365.2	ENSG00000225881
PPP4R1-AS1	ENSG00000263627
AC012445.1	ENSG00000229550
AC025437.3	ENSG00000253449
AC046158.3	ENSG00000279129
AP002800.1	ENSG00000280032
LINC02090	ENSG00000230969
AC091736.1	ENSG00000273219
AL096677.1	ENSG00000273838
ERMARD	ENSG00000130023
Z99916.3	ENSG00000279298
LRRC37A4P	ENSG00000214425
LINC01046	ENSG00000233405
CYYR1-AS1	ENSG00000197934
AC011611.5	ENSG00000257941
AC093817.1	ENSG00000249275
AL512638.2	ENSG00000274468
AL034428.1	ENSG00000228809
AC016583.1	ENSG00000280159
LINC00358	ENSG00000229578
AC012146.3	ENSG00000262693
NUDT16	ENSG00000198585
SLC30A2	ENSG00000158014
RN7SL51P	ENSG00000239958
LIPM	ENSG00000173239
LTF	ENSG00000012223
AP002954.1	ENSG00000255422
AL161669.1	ENSG00000259444
NALT1	ENSG00000237886
AC005096.1	ENSG00000259294
XCR1	ENSG00000173578
AC046168.2	ENSG00000259420
TMPRSS11GP	ENSG00000229009
SGO1	ENSG00000129810
AC023644.1	ENSG00000253374
AC079851.1	ENSG00000286520
U91328.2	ENSG00000272558
HTR2A-AS1	ENSG00000224517
AC104407.1	ENSG00000250538
AC107027.3	ENSG00000261167
AC010987.1	ENSG00000286002
AC097375.1	ENSG00000248991
AC016999.2	ENSG00000274346
OR4Q2	ENSG00000196383
AC016825.1	ENSG00000232767
CXCL6	ENSG00000124875
AC022509.5	ENSG00000286752
TMOD4	ENSG00000163157
AC008619.1	ENSG00000253858
OR14L1P	ENSG00000198452
AC087612.1	ENSG00000259672
AC104590.1	ENSG00000259251
VTCN1	ENSG00000134258
MIR3169	ENSG00000266663
ZNF648	ENSG00000179930
AL050343.2	ENSG00000266993
MAJIN	ENSG00000168070
BIRC3	ENSG00000023445
AP002008.4	ENSG00000286028
RPS26P48	ENSG00000239438
AL355001.2	ENSG00000275964
NPAP1P6	ENSG00000238002
ACTL10	ENSG00000182584
EIF3LP3	ENSG00000226086
AL445238.2	ENSG00000287128
AC068858.1	ENSG00000287984
LINC01490	ENSG00000257741
AC005479.1	ENSG00000259005
RBMXP4	ENSG00000249465
PTMAP15	ENSG00000255105
RN7SL44P	ENSG00000263841
AC079921.2	ENSG00000249685
SLC2AXP1	ENSG00000275768
AC100768.1	ENSG00000254861
AC097634.2	ENSG00000274387
SNF8P1	ENSG00000203387
AC093155.3	ENSG00000267561
CRYGS	ENSG00000213139
NIFKP6	ENSG00000268144
LINC01991	ENSG00000224187
SPATA2P1	ENSG00000228319
BX255925.2	ENSG00000270259
MBL2	ENSG00000165471
AC105345.2	ENSG00000251186
PERM1	ENSG00000187642
AC018445.2	ENSG00000279397
AC005868.1	ENSG00000256125
AC112191.1	ENSG00000253772
OR6C65	ENSG00000205328
AC121764.3	ENSG00000242775
TFAP2A-AS1	ENSG00000229950
AP000439.1	ENSG00000255606
AL161851.2	ENSG00000287777
AC006453.4	ENSG00000283659
AC138430.1	ENSG00000267629
BOD1L2	ENSG00000228075
AC097059.1	ENSG00000236098
AC005082.1	ENSG00000226816
AC069262.1	ENSG00000255838
AL445487.1	ENSG00000226535
AL080275.1	ENSG00000287300
OR5M1	ENSG00000255012
AC093536.2	ENSG00000260715
AC018695.7	ENSG00000279907
AC016590.4	ENSG00000286449
AL136439.1	ENSG00000273552
AC024257.1	ENSG00000258234
RASGRP3-AS1	ENSG00000237133
AC005336.3	ENSG00000279717
NPM1P49	ENSG00000226556
AL160400.1	ENSG00000286633
AL136097.2	ENSG00000236115
RPS2P1	ENSG00000225246
RAET1K	ENSG00000218358
AC068631.2	ENSG00000283149
AC093725.2	ENSG00000250333
MIR210HG	ENSG00000247095
AL451000.1	ENSG00000229239
AL357140.3	ENSG00000280113
AL590608.1	ENSG00000288084
LINC01782	ENSG00000267204
FOXA1	ENSG00000129514
GAL	ENSG00000069482
AC002310.1	ENSG00000235560
AL450472.1	ENSG00000229015
AC068672.2	ENSG00000253377
AC127540.2	ENSG00000286743
RNU4-85P	ENSG00000201545
ZNF165	ENSG00000197279
DNM1P47	ENSG00000259660
COQ2	ENSG00000173085
AC093909.4	ENSG00000250626
KCNAB1-AS1	ENSG00000242370
AC055720.3	ENSG00000288532
NPL	ENSG00000135838
LINGO3	ENSG00000220008
LINC02305	ENSG00000258532
AC069431.1	ENSG00000240063
AL137071.1	ENSG00000236724
AC078882.1	ENSG00000244125
AC068993.1	ENSG00000257564
FARP1-AS1	ENSG00000231194
AL845331.2	ENSG00000261522
LYPD3	ENSG00000124466
ITGB6	ENSG00000115221
FAM197Y5	ENSG00000225516
AL138966.2	ENSG00000277368
LINC02690	ENSG00000255226
AL049870.3	ENSG00000258949
RPSAP66	ENSG00000266943
AC005837.1	ENSG00000261335
AC009142.1	ENSG00000261410
AC091393.2	ENSG00000286350
AL356123.1	ENSG00000287297
CMA1	ENSG00000092009
AC127002.2	ENSG00000275265
AC109133.1	ENSG00000287434
AC012254.2	ENSG00000267228
CFAP97D1	ENSG00000231256
OPN5	ENSG00000124818
TRDV2	ENSG00000211821
PABPC1L2B-AS1	ENSG00000226725
AL157359.1	ENSG00000226204
PRM2	ENSG00000122304
RN7SL263P	ENSG00000240160
FMO2	ENSG00000094963
RALY-AS1	ENSG00000285230
AC020900.1	ENSG00000249180
BPIFB3	ENSG00000186190
PSMD10P2	ENSG00000226652
AC004840.1	ENSG00000230914
RNF17	ENSG00000132972
LINC01003	ENSG00000261455
GAS2L1P2	ENSG00000228376
AL445228.2	ENSG00000231791
TPPP2	ENSG00000179636
GULOP	ENSG00000234770
AC022730.2	ENSG00000241204
RN7SL379P	ENSG00000242998
AC079906.1	ENSG00000274723
AC007432.1	ENSG00000286387
KRT76	ENSG00000185069
RAB43	ENSG00000172780
HSP90AB7P	ENSG00000235838
VDAC2P1	ENSG00000214976
RNU5F-1	ENSG00000199377
DYNC1I2P1	ENSG00000225137
AL353600.2	ENSG00000287278
AC006487.1	ENSG00000249906
AL606500.1	ENSG00000287064
NFE2	ENSG00000123405
AC100767.2	ENSG00000271491
AL606760.1	ENSG00000226754
AC006262.1	ENSG00000268460
AL591167.1	ENSG00000272371
OR6M3P	ENSG00000254430
AL513124.1	ENSG00000223368
RCC2P5	ENSG00000241018
LINC01939	ENSG00000228799
FAM160A1-DT	ENSG00000251611
FOXN3P1	ENSG00000176318
RNU6-648P	ENSG00000222122
AC018553.1	ENSG00000277559
AL355526.1	ENSG00000230714
AC009468.2	ENSG00000234105
ITPRIPL1	ENSG00000198885
PRDM7	ENSG00000126856
AL117344.1	ENSG00000218631
AL355881.1	ENSG00000286887
IVL	ENSG00000163207
AC090772.3	ENSG00000265750
FOXCUT	ENSG00000280916
NDFIP2-AS1	ENSG00000232132
HNRNPMP1	ENSG00000259335
TLX1NB	ENSG00000236311
AC076966.1	ENSG00000201957
AC092110.1	ENSG00000285724
AL451046.1	ENSG00000219302
MMP8	ENSG00000118113
AL360013.4	ENSG00000286421
MIA-RAB4B	ENSG00000268975
AC073316.2	ENSG00000231892
SLC25A40	ENSG00000075303
FAM240A	ENSG00000283473
ALPI	ENSG00000163295
AP003068.4	ENSG00000278952
AL359745.1	ENSG00000280455
TRAV33	ENSG00000258812
AC079148.2	ENSG00000287849
KCND3-AS1	ENSG00000237556
RNU4-31P	ENSG00000206938
MIR3685	ENSG00000265917
IHH	ENSG00000163501
AC007114.2	ENSG00000263089
FAM237A	ENSG00000235118
CCDC59	ENSG00000133773
GPR101	ENSG00000165370
LINC01400	ENSG00000232920
SLC7A15P	ENSG00000232800
AC084337.1	ENSG00000254595
AL162377.2	ENSG00000279677
LINC00943	ENSG00000189238
NAV2-AS3	ENSG00000254542
AC108517.2	ENSG00000286097
CCDC70	ENSG00000123171
AC079804.2	ENSG00000243531
TAF1B	ENSG00000115750
AC073626.1	ENSG00000224595
LINC01058	ENSG00000225039
ZNF680P1	ENSG00000228014
AP002453.1	ENSG00000254730
AC000072.1	ENSG00000286367
LINC02538	ENSG00000272549
LINC01039	ENSG00000234168
MAP10	ENSG00000212916
ARPC3P5	ENSG00000214027
PAICSP3	ENSG00000226840
AL121938.1	ENSG00000286299
LINC00506	ENSG00000281392
AC093323.4	ENSG00000284847
AL583825.1	ENSG00000287177
AL139231.1	ENSG00000235743
GNAT1	ENSG00000114349
CTAGE3P	ENSG00000232872
AL158825.1	ENSG00000224297
AC011287.2	ENSG00000237713
AL035250.1	ENSG00000225129
YBX1P3	ENSG00000240002
AL513164.1	ENSG00000224658
AC013400.1	ENSG00000271991
LINC02202	ENSG00000245812
AP003548.1	ENSG00000253105
AC092620.1	ENSG00000241772
AC112255.1	ENSG00000279024
PLS1-AS1	ENSG00000239641
AL139275.2	ENSG00000227131
HMGB3P31	ENSG00000231929
AC048383.1	ENSG00000259503
AC011247.2	ENSG00000271443
AC016556.1	ENSG00000251421
SCNN1G	ENSG00000166828
DEFB128	ENSG00000185982
PCSK6-AS1	ENSG00000259764
LINC01082	ENSG00000269186
SLC6A19	ENSG00000174358
AC004879.1	ENSG00000286639
AL356273.1	ENSG00000233583
LIPF	ENSG00000182333
AC016816.1	ENSG00000285529
C6orf223	ENSG00000181577
RNU6-158P	ENSG00000252913
SLAMF8	ENSG00000158714
LINC01941	ENSG00000226813
AC104335.3	ENSG00000287116
AC011362.1	ENSG00000248203
TBX2-AS1	ENSG00000267280
AC022440.1	ENSG00000285914
TARS1	ENSG00000113407
AF127936.1	ENSG00000232884
AL138708.1	ENSG00000287904
GLP1R	ENSG00000112164
PYDC1	ENSG00000169900
OR4C11	ENSG00000172188
LRRC10B	ENSG00000204950
SBSN	ENSG00000189001
AL359852.2	ENSG00000287903
AC083843.2	ENSG00000259820
AC110926.1	ENSG00000286400
AC007992.1	ENSG00000183663
AC078880.3	ENSG00000271579
AC084834.1	ENSG00000286348
MYCT1	ENSG00000120279
AC008966.2	ENSG00000272123
KRT86	ENSG00000170442
PDCL2P2	ENSG00000255058
AL391832.1	ENSG00000237520
LARS2-AS1	ENSG00000232455
LINC00368	ENSG00000225870
AC055731.1	ENSG00000240752
MYO18B-AS1	ENSG00000231933
AC023154.1	ENSG00000248115
IGFL3	ENSG00000188624
CER1	ENSG00000147869
AL390037.1	ENSG00000277901
AC010267.1	ENSG00000249150
HNRNPCP3	ENSG00000259419
AC114786.3	ENSG00000251691
LINC01396	ENSG00000273396
FGF12-AS3	ENSG00000226709
AC010245.1	ENSG00000248881
AC019064.1	ENSG00000237320
REELD1	ENSG00000250673
NCF4	ENSG00000100365
ELF3	ENSG00000163435
MRGPRX2	ENSG00000183695
AL391095.3	ENSG00000275401
AC016026.2	ENSG00000286990
OR2AH1P	ENSG00000232511
AC104561.4	ENSG00000287166
AL133325.2	ENSG00000233492
AC113404.1	ENSG00000250348
AC010542.4	ENSG00000261519
OTOL1	ENSG00000182447
REG1B	ENSG00000172023
AL023581.1	ENSG00000225752
AC013402.1	ENSG00000230690
UBE2Q2P9	ENSG00000244130
AC103792.1	ENSG00000271350
OC90	ENSG00000253117
PDE2A-AS1	ENSG00000255808
AP000860.1	ENSG00000270323
KCTD4	ENSG00000180332
AC126323.1	ENSG00000166104
AL162377.1	ENSG00000231856
RNU4-57P	ENSG00000251789
AL353593.2	ENSG00000270110
LINC02368	ENSG00000256659
AC005703.6	ENSG00000286792
AC011503.4	ENSG00000287399
AC004921.1	ENSG00000273341
AC090337.2	ENSG00000285748
SLC9A7P1	ENSG00000227825
AC226118.1	ENSG00000249574
AC084866.2	ENSG00000251200
KRT3	ENSG00000186442
AC093763.2	ENSG00000251643
AC055720.1	ENSG00000255858
RAD21L1	ENSG00000244588
LINC01589	ENSG00000238120
RPS12P2	ENSG00000234319
BMP15	ENSG00000130385
AC007381.1	ENSG00000287640
RN7SL370P	ENSG00000243437
AC005324.5	ENSG00000266261
RPL17P10	ENSG00000224672
RNU6-529P	ENSG00000200253
MEP1AP1	ENSG00000283246
FAM111B	ENSG00000189057
AC093496.1	ENSG00000255021
BOLA2P2	ENSG00000271161
OR5AR1	ENSG00000172459
KLHDC9	ENSG00000162755
AC003975.1	ENSG00000197462
AC025284.1	ENSG00000260701
AC244034.2	ENSG00000261000
IRX3	ENSG00000177508
AC092058.1	ENSG00000285885
LINC01763	ENSG00000225446
EIF5P1	ENSG00000215319
Z98259.3	ENSG00000284692
AL138789.1	ENSG00000233589
OR2T32P	ENSG00000197067
LINC02827	ENSG00000236908
AC116003.2	ENSG00000266774
AL365295.2	ENSG00000286730
AL162391.2	ENSG00000288537
GAPDHP72	ENSG00000216624
IDH3A	ENSG00000166411
PFN1P11	ENSG00000213061
OR55B1P	ENSG00000231548
AC119751.3	ENSG00000248583
TMEM37	ENSG00000171227
ERVH-1	ENSG00000251292
CYP2W1	ENSG00000073067
TMEM52	ENSG00000178821
AL357936.1	ENSG00000229854
OR8B12	ENSG00000170953
AC091182.1	ENSG00000253123
CCKAR	ENSG00000163394
AC007161.3	ENSG00000283549
AC096636.1	ENSG00000279333
TMPOP2	ENSG00000262904
SULT1C3	ENSG00000196228
NDP-AS1	ENSG00000236276
AC009511.1	ENSG00000256512
LINC02664	ENSG00000272381
AC092807.1	ENSG00000199934
AC016903.2	ENSG00000237843
RPL23AP69	ENSG00000235315
FCGR1CP	ENSG00000265531
LINC01664	ENSG00000235478
ASH1L-AS1	ENSG00000235919
DDO	ENSG00000203797
AL160408.5	ENSG00000272362
RPAP2P1	ENSG00000270874
AC132825.1	ENSG00000240103
AL353135.1	ENSG00000271931
AL139120.1	ENSG00000233340
AL513550.1	ENSG00000228506
NF1P6	ENSG00000224435
DDC-AS1	ENSG00000226122
AC121342.1	ENSG00000233403
AL133467.3	ENSG00000259084
AL442071.1	ENSG00000226438
LYARP1	ENSG00000229560
KIF2B	ENSG00000141200
SMR3A	ENSG00000109208
AC104809.2	ENSG00000233392
AL358074.1	ENSG00000229582
CD52	ENSG00000169442
NKG7	ENSG00000105374
ETS1-AS1	ENSG00000254588
AL359094.1	ENSG00000223528
AC069133.1	ENSG00000253762
AC022915.2	ENSG00000253608
RPL10P12	ENSG00000234040
DUOXA2	ENSG00000140274
AL139254.2	ENSG00000284641
AC121247.1	ENSG00000225399
AC011525.1	ENSG00000261400
AC098590.1	ENSG00000213851
LINC01266	ENSG00000224957
OR5B17	ENSG00000197786
VNN2	ENSG00000112303
BX005040.3	ENSG00000277412
AC106873.1	ENSG00000228368
AC003686.1	ENSG00000257807
CASC22	ENSG00000260887
LMNTD2-AS1	ENSG00000254815
AC079354.2	ENSG00000287041
NME2P3	ENSG00000229338
UNGP3	ENSG00000270343
OR6C74	ENSG00000197706
SMILR	ENSG00000255364
AC092798.1	ENSG00000213872
AC112254.1	ENSG00000287164
AL807761.2	ENSG00000225531
OR5A1	ENSG00000172320
ZSCAN5B	ENSG00000197213
EIF4A1P11	ENSG00000231564
AP000553.9	ENSG00000286365
GRHL3-AS1	ENSG00000232298
OR6Y1	ENSG00000197532
PAX2	ENSG00000075891
SHISAL2B	ENSG00000145642
NANOGP6	ENSG00000227351
AC025575.1	ENSG00000257454
AL358292.1	ENSG00000259061
AL121612.2	ENSG00000285205
PI15	ENSG00000137558
AC012078.2	ENSG00000286050
PGBD2	ENSG00000185220
SPANXN3	ENSG00000189252
TBX18-AS1	ENSG00000228290
RPL7L1P13	ENSG00000251464
AL365272.1	ENSG00000287265
CYP11B2	ENSG00000179142
OR9I1	ENSG00000172377
AC022706.1	ENSG00000267364
AC013356.4	ENSG00000259368
AC024032.1	ENSG00000207384
LINC02528	ENSG00000226004

### Sheet: ovl.braak.dprog
gname	ensemblID
AC008549.2	ENSG00000249021
LINC02779	ENSG00000231529
PRPS1L1	ENSG00000229937
AL096803.1	ENSG00000228238
AL356289.2	ENSG00000279096
CCNG1	ENSG00000113328
GIMAP6	ENSG00000133561
PLN	ENSG00000198523
AL353612.1	ENSG00000232738
RPS6P16	ENSG00000243250
VN1R25P	ENSG00000224947
AC104971.2	ENSG00000267579
AC108105.1	ENSG00000287597
ALG13-AS1	ENSG00000229487
AC015871.5	ENSG00000279719
PRSS53	ENSG00000151006
HSPD1P12	ENSG00000255964
SNORD17	ENSG00000212232
NONOP2	ENSG00000237522
SELENOH	ENSG00000211450
AC079080.1	ENSG00000240159
BRI3P1	ENSG00000225169
NIFKP2	ENSG00000251122
LINC02682	ENSG00000254661
CSAG4	ENSG00000242599
MARCKSL1P1	ENSG00000213277
RN7SKP146	ENSG00000222174
LINC02276	ENSG00000250141
AC073488.1	ENSG00000232111
AL353803.3	ENSG00000236146
AC005090.1	ENSG00000231418
TTTY13	ENSG00000184991
ZSWIM5P1	ENSG00000235430
AC092139.2	ENSG00000279476
ARL2	ENSG00000213465
AL035411.1	ENSG00000185839
AGGF1P6	ENSG00000259836
MTND2P21	ENSG00000230950
OXGR1	ENSG00000165621
AC008507.4	ENSG00000287859
AC074212.1	ENSG00000259605
AL157369.1	ENSG00000287456
GS1-279B7.1	ENSG00000261024
AL844170.1	ENSG00000285361
GJB4	ENSG00000189433
AP000857.1	ENSG00000255396
AL122034.1	ENSG00000232598
CEP19P1	ENSG00000231032
FP325330.1	ENSG00000235154
AC007494.1	ENSG00000260012
AC022441.2	ENSG00000251601
SLC25A18P1	ENSG00000234309
BNIP3P8	ENSG00000269431
OR9R1P	ENSG00000224622
CFL1P3	ENSG00000228056
BSCL2	ENSG00000168000
PRR9	ENSG00000203783
BUB3P1	ENSG00000227968
AC090398.2	ENSG00000286529
SEPHS2P1	ENSG00000250247
AC023137.1	ENSG00000228950
IL21	ENSG00000138684
AC074052.2	ENSG00000261066
RN7SKP224	ENSG00000201010
DPY19L2P5	ENSG00000225100
ZFP91	ENSG00000186660
ERF	ENSG00000105722
AC126468.1	ENSG00000287075
AC015574.1	ENSG00000275016
GOSR2	ENSG00000108433
BPIFA4P	ENSG00000183566
AC008072.1	ENSG00000228681
MIR128-1	ENSG00000207654
LINC00339	ENSG00000218510
FAM25E	ENSG00000231122
PDXP	ENSG00000241360
AC103858.3	ENSG00000286488
AL355388.1	ENSG00000273002
AC113191.1	ENSG00000254198
AC012081.2	ENSG00000286453
EN1	ENSG00000163064
AL138725.1	ENSG00000218976
RNU6-320P	ENSG00000252320
PSMD9	ENSG00000110801
PRF1	ENSG00000180644
RN7SL521P	ENSG00000240877
AL445189.2	ENSG00000228834
AC004134.1	ENSG00000267592
RPL21P3	ENSG00000225419
AC092042.1	ENSG00000227245
CLPS	ENSG00000137392
LINC01679	ENSG00000237989
AC010768.2	ENSG00000255092
NRBF2P1	ENSG00000267797
MYOZ3	ENSG00000164591
TLR12P	ENSG00000234512
EPS8L3	ENSG00000198758
AL078595.2	ENSG00000270484
AL157396.1	ENSG00000280660
HECW1-IT1	ENSG00000181211
OAZ1	ENSG00000104904
AC132812.1	ENSG00000265298
AP000696.3	ENSG00000286852
AC090740.1	ENSG00000279099
AL079305.1	ENSG00000279032
PEG3	ENSG00000198300
GNPATP	ENSG00000259844
CDC37L1-DT	ENSG00000273061
AC011379.1	ENSG00000250069
CCNJP2	ENSG00000223896
ZNF402P	ENSG00000220248
AC025750.1	ENSG00000215263
RAB1AP2	ENSG00000217272
PMM2P1	ENSG00000265038
AC092810.4	ENSG00000287046
RPS12P15	ENSG00000240724
AC090802.1	ENSG00000253526
AL606662.1	ENSG00000225384
AC009090.2	ENSG00000260148
AL359073.1	ENSG00000213529
AL022332.1	ENSG00000233577
AC107294.1	ENSG00000272922
HAND2	ENSG00000164107
IGLV3-4	ENSG00000226420
OR4D11	ENSG00000176200
RNU7-126P	ENSG00000238632
AC060780.1	ENSG00000267002
AL592078.1	ENSG00000233875
CST9L	ENSG00000101435
AC133435.1	ENSG00000233597
RNU4-20P	ENSG00000202471
BANF1P5	ENSG00000225935
AL137028.1	ENSG00000274727
AC104389.6	ENSG00000284931
RNU6-667P	ENSG00000252995
TSNAX	ENSG00000116918
OR5B15P	ENSG00000273408
LINC02554	ENSG00000226741
TESK2	ENSG00000070759
AC009141.1	ENSG00000286894
AL030996.1	ENSG00000229733
PILRB	ENSG00000121716

### Sheet: unique.dprog
gname	ensemblID
ASCL2	ENSG00000183734
LYNX1	ENSG00000180155
LINC00838	ENSG00000261683
LINC02169	ENSG00000259517
AC122719.1	ENSG00000248949
PROX1	ENSG00000117707
NLRP3P1	ENSG00000277883
AC139493.2	ENSG00000283235
LINC01903	ENSG00000265555
FKBP1A	ENSG00000088832
AL592295.4	ENSG00000283696
IGFN1	ENSG00000163395
AC005523.2	ENSG00000269604
FN3KRP	ENSG00000141560
SNORD115-5	ENSG00000200503
ERVV-2	ENSG00000268964
RNU6-37P	ENSG00000199562
AL008723.1	ENSG00000230120
CD1C	ENSG00000158481
RBM14	ENSG00000239306
VSIG10L	ENSG00000186806
SNORD67	ENSG00000212135
NSRP1P1	ENSG00000235613
Z93929.2	ENSG00000276467
ZNF655	ENSG00000197343
AC106881.1	ENSG00000271474
AL356473.1	ENSG00000219736
SCARNA7	ENSG00000238741
AC022167.4	ENSG00000261481
PCDHGA6	ENSG00000253731
AC051619.5	ENSG00000259539
AC092079.2	ENSG00000286495
LINC01354	ENSG00000231768
MRPL52	ENSG00000172590
AC126474.2	ENSG00000280088
AL691403.2	ENSG00000273565
AC064843.1	ENSG00000286621
HBB	ENSG00000244734
SDC1	ENSG00000115884
HMGB3P3	ENSG00000250730
AL135924.2	ENSG00000235523
AC021698.1	ENSG00000287227
GYG1P1	ENSG00000251633
ALX4	ENSG00000052850
STEAP1	ENSG00000164647
AC006017.2	ENSG00000276213
SNORD15B	ENSG00000207445
AC092634.5	ENSG00000236574
CUBNP1	ENSG00000231009
AC131254.1	ENSG00000248964
LMO1	ENSG00000166407
AC010327.4	ENSG00000267577
SLCO4A1	ENSG00000101187
SMIM15	ENSG00000188725
AP000781.1	ENSG00000254662
AL365209.1	ENSG00000280222
MYCL	ENSG00000116990
RPL36AP40	ENSG00000240298
TMBIM7P	ENSG00000230927
AC025257.1	ENSG00000257386
IGFBP6	ENSG00000167779
AC004691.2	ENSG00000250424
AC006330.1	ENSG00000280388
AP001037.1	ENSG00000287470
AP001207.1	ENSG00000253153
AC011416.4	ENSG00000286615
AC079163.1	ENSG00000226218
LRRC57	ENSG00000180979
Z94057.1	ENSG00000260990
AC117469.1	ENSG00000286317
SLC6A5	ENSG00000165970
AL078599.1	ENSG00000219702
AC124303.2	ENSG00000280234
AC009396.3	ENSG00000258874
ZNF224	ENSG00000267680
BST2	ENSG00000130303
AC093028.1	ENSG00000279462
HSPD1P9	ENSG00000228036
ATP6V0CP1	ENSG00000230201
GPRASP1	ENSG00000198932
MAP3K20-AS1	ENSG00000238133
AC009110.1	ENSG00000231589
SLC5A3	ENSG00000198743
RTL10	ENSG00000215012
AC091544.4	ENSG00000260337
HM13-IT1	ENSG00000235313
AC009779.2	ENSG00000258056
AC009053.2	ENSG00000261079
AL078644.1	ENSG00000273004
AC106820.5	ENSG00000260874
SOWAHD	ENSG00000187808
NAA10	ENSG00000102030
AL928654.2	ENSG00000257270
AL354761.1	ENSG00000236543
FP671120.6	ENSG00000280800
MTND2P40	ENSG00000236483
OIP5-AS1	ENSG00000247556
FP671120.2	ENSG00000277437
AC012313.3	ENSG00000268230
AL136226.1	ENSG00000216368
EGR3	ENSG00000179388
AL590326.1	ENSG00000279140
AC104843.1	ENSG00000225416
AC104131.1	ENSG00000213115
CCDC168	ENSG00000175820
CCNJ	ENSG00000107443
AL031121.2	ENSG00000285564
LINC02496	ENSG00000249066
AL357552.2	ENSG00000228423
LINC01827	ENSG00000234919
LINC02315	ENSG00000251363
SIRLNT	ENSG00000253802
AC104958.1	ENSG00000248318
MAFF	ENSG00000185022
AC053513.2	ENSG00000256973
LEMD1-AS1	ENSG00000226235
GPX8	ENSG00000164294
AL627309.6	ENSG00000268903
PRDM13	ENSG00000112238
ETV5-AS1	ENSG00000234197
ITPRIPL2	ENSG00000205730
AC140118.2	ENSG00000287792
MIR126	ENSG00000199161
AC009320.1	ENSG00000257456
CASC8	ENSG00000246228
SNORD94	ENSG00000208772
HDDC3	ENSG00000184508
AL049812.2	ENSG00000225458
GDPGP1	ENSG00000183208
AL355482.2	ENSG00000225982
LRRC14B	ENSG00000185028
AC092718.5	ENSG00000261141
RGS1	ENSG00000090104
AL451069.2	ENSG00000231705
CTSD	ENSG00000117984
AVPR2	ENSG00000126895
AL354718.3	ENSG00000276832
NOX5	ENSG00000255346
AC016355.1	ENSG00000270964
ITIH4-AS1	ENSG00000239799
AL008723.2	ENSG00000273325
ATP5PO	ENSG00000241837
RMDN2-AS1	ENSG00000235848
AP002856.2	ENSG00000231698
FLCN	ENSG00000154803
TIFA	ENSG00000145365
AC105020.2	ENSG00000260206
TTC4P1	ENSG00000221971
AC024610.2	ENSG00000279668
LTK	ENSG00000062524
AL163540.1	ENSG00000204790
GLYATL3	ENSG00000203972
OR4G1P	ENSG00000267310
RNU7-45P	ENSG00000238829
TMEM198	ENSG00000188760
AC007540.1	ENSG00000257579
RN7SKP292	ENSG00000202392
LINC01749	ENSG00000272259
AC008537.2	ENSG00000269843
AC008429.2	ENSG00000253785
AL035634.1	ENSG00000236324
RBMY1A3P	ENSG00000197038
MRPS21P6	ENSG00000214298
B4GALT1	ENSG00000086062
NDUFA5P6	ENSG00000256310
TMEM155	ENSG00000164112
AC092490.1	ENSG00000249790
AC125611.3	ENSG00000258232
AP005264.7	ENSG00000280302
FTH1P9	ENSG00000251395
GAS1	ENSG00000180447
CCND1	ENSG00000110092
SCGB1D1	ENSG00000168515
AL512637.1	ENSG00000215796
SNORD104	ENSG00000199753
AC013701.2	ENSG00000287788
RYBP	ENSG00000163602
LINC02851	ENSG00000229611
