## Supplementary material for "Dissecting the molecular landscape of Parkinson’s disease and Parkinson’s disease dementia using highly efficient snRNA-seq (HIF-snRNA-seq)": All-tablrs: early-microglia.xlsx

### Sheet: unique.braak
gname	ensemblID
NSA2P6	ENSG00000250980
AC005224.2	ENSG00000266378
MAGEB1	ENSG00000214107
AC010323.2	ENSG00000268884
AC120349.1	ENSG00000269365
ARHGEF39	ENSG00000137135
SPINK6	ENSG00000178172
LINC02872	ENSG00000204446
SLC18A1	ENSG00000036565
MIRLET7I	ENSG00000199179
AC073655.2	ENSG00000258365
HSP90AB7P	ENSG00000235838
AC090403.1	ENSG00000264151
AURKA	ENSG00000087586
AC105020.1	ENSG00000203392
AL162718.2	ENSG00000285694
AC011095.1	ENSG00000263547
CLRN1	ENSG00000163646
RNU6-1257P	ENSG00000207355
AC018978.1	ENSG00000287023
ARSL	ENSG00000157399
LINC00467	ENSG00000153363
LINC02032	ENSG00000241131
CYSRT1	ENSG00000197191
AC022463.1	ENSG00000288073
AP000438.1	ENSG00000257002
AC078815.1	ENSG00000288591
LINC01153	ENSG00000227143
LINC01546	ENSG00000228459
LINC00678	ENSG00000254934
AC091047.1	ENSG00000254557
LINC02394	ENSG00000258332
AC027644.4	ENSG00000284461
AC119673.1	ENSG00000285521
AC107958.2	ENSG00000258765
AC104823.1	ENSG00000224099
AL135924.2	ENSG00000235523
NUTM2D	ENSG00000214562
AC034229.1	ENSG00000249807
PCK1	ENSG00000124253
LINC02793	ENSG00000285823
ACTG1P22	ENSG00000271615
AL357832.1	ENSG00000231178
AL691449.1	ENSG00000233268
AL133383.1	ENSG00000261729
AL139081.2	ENSG00000286779
CD14	ENSG00000170458
LINC01139	ENSG00000215808
LINC02487	ENSG00000203688
SSTR1	ENSG00000139874
AC093796.1	ENSG00000286420
LINC01465	ENSG00000221949
HNRNPA1P45	ENSG00000259411
MESTIT1	ENSG00000272701
NID2	ENSG00000087303
PCDHB12	ENSG00000120328
AC244636.3	ENSG00000287757
KRT8P18	ENSG00000228767
CEBPZ	ENSG00000115816
AL035603.1	ENSG00000287731
IGBP1P4	ENSG00000250325
CCNYL2	ENSG00000182632
AL357673.1	ENSG00000256407
RXYLT1-AS1	ENSG00000255850
AC006305.3	ENSG00000267732
AOC4P	ENSG00000260105
AC109811.1	ENSG00000250406
AC118758.1	ENSG00000233437
AC104257.1	ENSG00000253507
SMIM22	ENSG00000267795
AC069113.2	ENSG00000253397
RAD50	ENSG00000113522
AC005244.2	ENSG00000265400
CYP4F25P	ENSG00000224106
GIMAP4	ENSG00000133574
AC000403.1	ENSG00000278727
CCR2	ENSG00000121807
GET1	ENSG00000182093
AC021220.2	ENSG00000287060
AC122713.2	ENSG00000278965
AC009396.1	ENSG00000258478
HBQ1	ENSG00000086506
AC026904.2	ENSG00000253688
AC072026.1	ENSG00000270782
AC124066.1	ENSG00000286799
AL512590.3	ENSG00000286375
HOXB13	ENSG00000159184
FRAT1	ENSG00000165879
AC000072.1	ENSG00000286367
AC105031.1	ENSG00000253581
AC093911.1	ENSG00000237477
ERICH6-AS1	ENSG00000240137
RPL8P2	ENSG00000225267
AC008694.2	ENSG00000254336
KRTAP5-9	ENSG00000254997
AC068189.2	ENSG00000287322
DEK	ENSG00000124795
AL355999.1	ENSG00000287808
AL021396.1	ENSG00000229766
AC100763.1	ENSG00000254865
LINC01838	ENSG00000269037
AL034346.1	ENSG00000261730
FABP4	ENSG00000170323
AC007608.1	ENSG00000205414
PTGER4P2	ENSG00000184523
LY9	ENSG00000122224
AL451123.1	ENSG00000285103
TRIM77	ENSG00000214414
AL035410.1	ENSG00000226984
HNRNPUL2	ENSG00000214753
AC009292.1	ENSG00000245719
AC137936.1	ENSG00000283148
AC104852.1	ENSG00000237810
AC097714.1	ENSG00000248452
AC044893.2	ENSG00000286701
AL078622.1	ENSG00000286381
C1orf87	ENSG00000162598
ALKBH2	ENSG00000189046
OSTCP1	ENSG00000243775
SLC6A13	ENSG00000010379
CCDC198	ENSG00000100557
AL590133.2	ENSG00000259357
CCDC121	ENSG00000176714
CD1D	ENSG00000158473
LINC01291	ENSG00000204792
GABPB1-IT1	ENSG00000285410
AC090802.1	ENSG00000253526
AC093382.1	ENSG00000226276
AC126768.1	ENSG00000248597
RN7SL526P	ENSG00000243642
AL390236.1	ENSG00000287427
AL162430.2	ENSG00000236434
AL359382.1	ENSG00000230205
HDAC11-AS1	ENSG00000244502
AC008620.2	ENSG00000248560
SF3B4	ENSG00000143368
DPPA5P1	ENSG00000269776
MAGEB2	ENSG00000099399
ANO3-AS1	ENSG00000254819
LINC01361	ENSG00000236268
C9orf131	ENSG00000174038
AL590723.1	ENSG00000228686
PUS3	ENSG00000110060
PRSS54	ENSG00000103023
AC078880.3	ENSG00000271579
AL139241.1	ENSG00000230928
AC008764.9	ENSG00000279748
CCRL2	ENSG00000121797
PDCL2P2	ENSG00000255058
AC069542.1	ENSG00000229190
AC090616.1	ENSG00000263369
GSTA3	ENSG00000174156
LINC01311	ENSG00000260924
PRICKLE2-AS2	ENSG00000241101
CES1P2	ENSG00000260765
PNMA8B	ENSG00000204851
PRR20G	ENSG00000239620
AC018645.3	ENSG00000273014
SETP20	ENSG00000225094
Z83745.1	ENSG00000286977
AC240442.1	ENSG00000274601
FZD5	ENSG00000163251
CHI3L2	ENSG00000064886
C8orf44	ENSG00000288596
RPL6P2	ENSG00000227056
ZNF689	ENSG00000156853
ZBED3-AS1	ENSG00000250802
GZMA	ENSG00000145649
AL117353.1	ENSG00000287283
AC090099.1	ENSG00000255470
STPG2-AS1	ENSG00000251620
C2orf81	ENSG00000284308
HTR1B	ENSG00000135312
Z92544.1	ENSG00000261659
PRAG1	ENSG00000275342
AC009831.1	ENSG00000263823
AC068418.3	ENSG00000287671
FAM229B	ENSG00000203778
RAB7B	ENSG00000276600
ERVK3-1	ENSG00000142396
AC004590.1	ENSG00000251239
AC010997.6	ENSG00000279814
AP003486.1	ENSG00000255455
LINC02416	ENSG00000257924
AC092053.5	ENSG00000287958
DLK1	ENSG00000185559
AC055733.2	ENSG00000250592
AP003900.1	ENSG00000277693
AC021698.1	ENSG00000287227
AC069257.3	ENSG00000272741
AC007381.1	ENSG00000287640
LINC02460	ENSG00000255714
AL357143.1	ENSG00000229961
RNU6-166P	ENSG00000207099
AL606760.3	ENSG00000259818
LINC00626	ENSG00000225826
AC006017.2	ENSG00000276213
AL031668.1	ENSG00000228386
AL355516.1	ENSG00000231358
AC120114.3	ENSG00000279789
LINC02427	ENSG00000271538
RIMKLBP2	ENSG00000225920
OR7E104P	ENSG00000219926
AP000781.1	ENSG00000254662
AC027290.1	ENSG00000256152
AC104982.1	ENSG00000239129
CNOT10-AS1	ENSG00000251224
CTSE	ENSG00000196188
AC098679.5	ENSG00000287822
AC008013.2	ENSG00000256984
CRISP1	ENSG00000124812
AC007950.2	ENSG00000276651
CD300LG	ENSG00000161649
AL603756.1	ENSG00000271933
LINC00449	ENSG00000203441
AC006058.2	ENSG00000271192
C16orf82	ENSG00000234186
ENTPD8	ENSG00000188833
UGT2B11	ENSG00000213759
EDN2	ENSG00000127129
DNAJB6P4	ENSG00000228523
AC107396.1	ENSG00000251049
BIK	ENSG00000100290
GBX2	ENSG00000168505
AC005789.1	ENSG00000267090
LINC01477	ENSG00000261715
VN1R92P	ENSG00000268908
AC241644.2	ENSG00000234190
CLN6	ENSG00000128973
OR5K1	ENSG00000232382
AC125611.1	ENSG00000257464
AC092053.6	ENSG00000287995
TIFAB	ENSG00000255833
AC113608.1	ENSG00000237326
CBX3P1	ENSG00000177447
DNPH1	ENSG00000112667
AL022724.1	ENSG00000207419
SPATA41	ENSG00000189419
AP002856.1	ENSG00000227125
AL023802.1	ENSG00000226954
AC133552.3	ENSG00000262700
TTC5	ENSG00000136319
NCKAP5-AS1	ENSG00000233729
GNG5P3	ENSG00000254949
RPL34P6	ENSG00000231333
POLR1A	ENSG00000068654
LINC00539	ENSG00000224429
AL080275.1	ENSG00000287300
PABPC1P11	ENSG00000228810
KRT80	ENSG00000167767
POU4F2	ENSG00000151615
AC073592.1	ENSG00000214650
AC100834.2	ENSG00000287973
GALK2	ENSG00000156958
AL109933.3	ENSG00000274903
LAMC1-AS1	ENSG00000224468
LINC02024	ENSG00000241213
LINC02040	ENSG00000243149
FCRL5	ENSG00000143297
LBR	ENSG00000143815
HMGB3P14	ENSG00000231845
GPR182	ENSG00000166856
MYF6	ENSG00000111046
OR52B3P	ENSG00000175800
AL158206.1	ENSG00000260912
PGAM1P8	ENSG00000255200
AC109635.6	ENSG00000286983
AC020917.3	ENSG00000277825
AL359715.4	ENSG00000279022
PSMA6P2	ENSG00000229083
AC012313.5	ENSG00000268912
DHX16	ENSG00000204560
ARMC2-AS1	ENSG00000230290
AL160153.1	ENSG00000276012
AC117569.1	ENSG00000264587
CASC22	ENSG00000260887
LINC00113	ENSG00000225298
AC087894.2	ENSG00000279475
LINC00301	ENSG00000181995
VCAM1	ENSG00000162692
HOXA-AS3	ENSG00000254369
ASH2LP3	ENSG00000225724
AC002467.1	ENSG00000241764
GATA3	ENSG00000107485
CEMP1	ENSG00000205923
AL355581.1	ENSG00000227678
AC010608.3	ENSG00000280104
AL049838.1	ENSG00000259969
OR9K2	ENSG00000170605
UBE2D3-AS1	ENSG00000246560
FBXO15	ENSG00000141665
LINC01966	ENSG00000268580
MAN1A2P1	ENSG00000267799
SLC25A36P1	ENSG00000267781
AP001052.1	ENSG00000281420
PDZD11	ENSG00000120509
CMA1	ENSG00000092009
SULT1E1	ENSG00000109193
AC106875.2	ENSG00000276411
AC079741.1	ENSG00000180019
MRPS18AP1	ENSG00000229759
AC087762.2	ENSG00000279588
AC034245.1	ENSG00000249697
ATP13A5-AS1	ENSG00000236508
KRT87P	ENSG00000135477
SLC38A4	ENSG00000139209
AC131182.1	ENSG00000250698
ALOX15B	ENSG00000179593

### Sheet: ovl.braak.dprog
gname	ensemblID
LYNX1	ENSG00000180155
AP000445.2	ENSG00000254926
DYRK4	ENSG00000010219
NDUFB10P2	ENSG00000261624
AC105020.3	ENSG00000260235
C3orf56	ENSG00000214324
SLC6A14P1	ENSG00000236077
PSMD8P1	ENSG00000228264
AC011593.1	ENSG00000286290
AL158834.1	ENSG00000226842
AL450338.1	ENSG00000218766
AP005137.2	ENSG00000272703
MLLT10P1	ENSG00000238151
RNU7-10P	ENSG00000271841
OR13J1	ENSG00000168828
FAM230E	ENSG00000182824
FTH1P4	ENSG00000242992
AC099654.16	ENSG00000287517
AL117344.1	ENSG00000218631
FBXO3-DT	ENSG00000254508
AC008638.3	ENSG00000270669
MIR7-2	ENSG00000207703
ANKRD13B	ENSG00000198720
AC007494.1	ENSG00000260012
AC006330.1	ENSG00000280388
AC008391.1	ENSG00000285997
AL132711.1	ENSG00000258717
VMAC	ENSG00000187650
RPL26P3	ENSG00000240179
AC116407.4	ENSG00000280033
AC107398.5	ENSG00000286294
PPP3R1	ENSG00000221823
DEFB116	ENSG00000215545
RBM46	ENSG00000151962
SEPTIN12	ENSG00000140623
AC012101.1	ENSG00000286603
Z73429.1	ENSG00000273082
DHRSX	ENSG00000169084
AC087591.1	ENSG00000285969
RNU1-80P	ENSG00000238898
TMEM80	ENSG00000177042
MTND6P18	ENSG00000227714
ADAM30	ENSG00000134249
OR4N3P	ENSG00000259435
OIP5-AS1	ENSG00000247556
PKP1	ENSG00000081277
TSPO2	ENSG00000112212
AC010636.1	ENSG00000268560
OR4A49P	ENSG00000254472
AC098583.2	ENSG00000251516
C11orf72	ENSG00000184224
LINC02702	ENSG00000237937
RNU6-865P	ENSG00000201642
AC215522.2	ENSG00000282572
CSNK2B	ENSG00000204435
AL353135.2	ENSG00000288009
CEACAMP2	ENSG00000230558
RNA5SP319	ENSG00000199638
AC097372.1	ENSG00000251010
NRBF2P1	ENSG00000267797
THRB-IT1	ENSG00000224822
TGM7	ENSG00000159495
AL442663.2	ENSG00000258448
AC006027.1	ENSG00000272638
COX6A1	ENSG00000111775
PDCD2	ENSG00000071994
AC126768.3	ENSG00000288108
AL583859.2	ENSG00000279575
LINC01565	ENSG00000198685
AC107294.1	ENSG00000272922
AC020978.9	ENSG00000279649
MIR758	ENSG00000211582
AC114492.1	ENSG00000228776
RNU7-126P	ENSG00000238632
LINC00523	ENSG00000196273
MIR4521	ENSG00000283160
TGM1	ENSG00000092295
AC234063.1	ENSG00000265031
AL355981.1	ENSG00000284846
AC025161.1	ENSG00000257199
AC016571.1	ENSG00000251405
AP005264.7	ENSG00000280302
AC016550.2	ENSG00000248363

### Sheet: unique.dprog
gname	ensemblID
AC115284.3	ENSG00000285685
AC027271.1	ENSG00000272576
RNF17	ENSG00000132972
AC080078.1	ENSG00000270302
AC010245.2	ENSG00000272040
AC116456.1	ENSG00000254921
ANKRD40CL	ENSG00000167117
AC004223.4	ENSG00000273687
OR2M2	ENSG00000198601
GALNTL5	ENSG00000106648
DQX1	ENSG00000144045
LINC01899	ENSG00000265352
CAHM	ENSG00000270419
LINC02873	ENSG00000175728
AC023932.1	ENSG00000271238
AC046168.2	ENSG00000259420
RPS6P21	ENSG00000243499
LINC02013	ENSG00000228730
AC003035.1	ENSG00000212663
AL355602.1	ENSG00000284694
LEPROT	ENSG00000213625
OR4K2	ENSG00000165762
CAND2	ENSG00000144712
CDKN2D	ENSG00000129355
NIFK	ENSG00000155438
SCARNA7	ENSG00000238741
PHLDA3	ENSG00000174307
PCDHGA6	ENSG00000253731
SLC7A4	ENSG00000099960
CAPN8	ENSG00000203697
AP000851.1	ENSG00000256916
GATA3-AS1	ENSG00000197308
AC044839.3	ENSG00000255447
HBB	ENSG00000244734
Z97205.2	ENSG00000260422
LINC00945	ENSG00000232539
AL158070.1	ENSG00000228317
NEAT1	ENSG00000245532
ANKRD66	ENSG00000230062
SPATA31C2	ENSG00000177910
MRPL15	ENSG00000137547
ELOCP3	ENSG00000229919
AL031280.1	ENSG00000233478
RHBDF1	ENSG00000007384
AC008752.2	ENSG00000266950
AL590027.1	ENSG00000286820
TMBIM7P	ENSG00000230927
AL356218.2	ENSG00000286322
AC055866.1	ENSG00000212149
AC087636.1	ENSG00000258773
DYRK2	ENSG00000127334
AC009563.1	ENSG00000253961
AP000553.1	ENSG00000207751
KLHL38	ENSG00000175946
AP000962.1	ENSG00000269950
AL590428.1	ENSG00000231652
AC010735.2	ENSG00000272622
AC099343.3	ENSG00000271646
AC093028.1	ENSG00000279462
AL512356.4	ENSG00000286636
AC233724.5	ENSG00000248542
AC107391.1	ENSG00000251310
SERPINH1	ENSG00000149257
AC073346.1	ENSG00000225457
AC097381.3	ENSG00000273267
AC004801.7	ENSG00000279840
Z93015.1	ENSG00000225238
NAALADL2-AS2	ENSG00000226779
FOLR3	ENSG00000110203
AL136322.1	ENSG00000230260
AC012645.1	ENSG00000250616
LINC00339	ENSG00000218510
AC093117.1	ENSG00000223675
THEMIS3P	ENSG00000229442
AC020934.2	ENSG00000267735
AC133040.1	ENSG00000287567
TMEM204	ENSG00000131634
SNORD115-42	ENSG00000201143
SLC35B2	ENSG00000157593
AC008695.1	ENSG00000273217
AC116563.1	ENSG00000250126
AC123767.1	ENSG00000254067
MAFF	ENSG00000185022
GPR142	ENSG00000257008
AL359092.1	ENSG00000224797
RPL6P25	ENSG00000213270
AL359955.1	ENSG00000197550
AP001977.1	ENSG00000286044
LINC01210	ENSG00000239513
AC130304.1	ENSG00000280064
MRPL41	ENSG00000182154
AL354718.3	ENSG00000276832
RPSAP11	ENSG00000237433
PEG3	ENSG00000198300
AC097532.2	ENSG00000272769
AL163540.1	ENSG00000204790
DBI	ENSG00000155368
AC026367.3	ENSG00000275759
GLYATL3	ENSG00000203972
THAP12P1	ENSG00000230665
KRT18P21	ENSG00000250363
AL358937.1	ENSG00000254571
LINC02606	ENSG00000284693
RN7SKP292	ENSG00000202392
AC069431.1	ENSG00000240063
AL121781.1	ENSG00000238282
AC092295.1	ENSG00000228629
LINC01824	ENSG00000226488
AC124276.1	ENSG00000254991
LINC01794	ENSG00000233128
AC084024.4	ENSG00000285632
FAM89A	ENSG00000182118
LINC02108	ENSG00000250127
EEF1DP4	ENSG00000213640
STAM-AS1	ENSG00000260589
ASPG	ENSG00000166183
AL136116.3	ENSG00000217648
BTN3A1	ENSG00000026950
AL021368.3	ENSG00000272541
AL162417.1	ENSG00000285245
AL139340.1	ENSG00000287150
LINC01775	ENSG00000267201
AC010157.2	ENSG00000285739
AC091393.2	ENSG00000286350
BACH1	ENSG00000156273
RN7SL825P	ENSG00000239731
AC082651.3	ENSG00000243491
DNAJB1	ENSG00000132002
AL391840.2	ENSG00000261970
TMEM150A	ENSG00000168890
SNORD104	ENSG00000199753
AL022322.2	ENSG00000279080
AC048344.1	ENSG00000257530
OLFML2B	ENSG00000162745
CNNM4	ENSG00000158158
