## Supplementary material for "Dissecting the molecular landscape of Parkinson’s disease and Parkinson’s disease dementia using highly efficient snRNA-seq (HIF-snRNA-seq)": All-tablrs: early-oligodendrocyte.xlsx

### Sheet: unique.braak
gname	ensemblID
AC011815.1	ENSG00000268573
TCHHL1	ENSG00000182898
AC122719.1	ENSG00000248949
CERS1	ENSG00000223802
MRPL30	ENSG00000185414
AL109984.1	ENSG00000287511
AP000253.1	ENSG00000234509
AC011498.4	ENSG00000267385
AL356750.1	ENSG00000279149
RPEP2	ENSG00000234158
RNA5SP360	ENSG00000252364
AL357075.3	ENSG00000287260
AC134508.2	ENSG00000287882
AC095038.4	ENSG00000286477
AC092916.1	ENSG00000239311
AQP5	ENSG00000161798
CHEK2P3	ENSG00000234898
OR10AB1P	ENSG00000176716
LINC01546	ENSG00000228459
RN7SL803P	ENSG00000272197
AC022784.3	ENSG00000253887
RUSC1-AS1	ENSG00000225855
AC093591.2	ENSG00000261668
AL049833.3	ENSG00000280070
FANCB	ENSG00000181544
CTSLP3	ENSG00000280913
WARS2	ENSG00000116874
ERP27	ENSG00000139055
SAMD9L	ENSG00000177409
AC090679.3	ENSG00000285191
LINC02432	ENSG00000248810
EIF4A1	ENSG00000161960
IMPDH1P3	ENSG00000214815
NPEPL1	ENSG00000215440
AC022441.2	ENSG00000251601
AJ006995.1	ENSG00000234083
CSTP1	ENSG00000228476
KRT8P24	ENSG00000259500
OVCH2	ENSG00000183378
PLSCR5	ENSG00000231213
MRPS15P1	ENSG00000259186
AP000692.2	ENSG00000273199
AC136428.4	ENSG00000282924
HOTTIP	ENSG00000243766
AL513285.1	ENSG00000226208
AC107398.5	ENSG00000286294
MAGEA10-MAGEA5	ENSG00000266560
AC087683.3	ENSG00000287007
AP001180.2	ENSG00000264072
CCNE1	ENSG00000105173
AC137834.2	ENSG00000276727
AC008750.6	ENSG00000268889
AC069113.2	ENSG00000253397
LINC01970	ENSG00000265692
AC099482.1	ENSG00000260741
AC135584.1	ENSG00000279444
CCR2	ENSG00000121807
AC012645.1	ENSG00000250616
AC092042.4	ENSG00000285766
KRT19	ENSG00000171345
AC016027.5	ENSG00000236890
AC006369.1	ENSG00000236213
AL390755.2	ENSG00000279965
OR2T33	ENSG00000177212
AC023245.1	ENSG00000241385
RPL39P5	ENSG00000214289
FREM2-AS1	ENSG00000225350
SNORD115-1	ENSG00000201831
AC087667.1	ENSG00000244791
AL035411.3	ENSG00000286918
LINC02496	ENSG00000249066
RPSAP28	ENSG00000214484
AL162596.1	ENSG00000285946
BX072579.2	ENSG00000274766
AL161742.1	ENSG00000177452
LINC01486	ENSG00000256560
FOXN1	ENSG00000109101
IL9RP2	ENSG00000232420
LINC02011	ENSG00000260902
AP005901.3	ENSG00000265015
AC109439.1	ENSG00000250284
MAB21L2	ENSG00000181541
RPS24P12	ENSG00000220237
AC007649.1	ENSG00000286678
ARL6IP1P3	ENSG00000255014
HIGD1AP8	ENSG00000237303
FO393410.1	ENSG00000251830
AL512358.2	ENSG00000287492
AC092185.1	ENSG00000241777
AC010745.5	ENSG00000285354
MIR4457	ENSG00000263670
LINC01323	ENSG00000241636
TPM3P4	ENSG00000214869
OR6K3	ENSG00000203757
TRERNA1	ENSG00000231265
AC011498.2	ENSG00000267030
MALL	ENSG00000144063
AC008703.1	ENSG00000283413
HRAT17	ENSG00000234520
GOLGA8K	ENSG00000249931
RPL23AP76	ENSG00000226156
AC090643.2	ENSG00000279411
AL592424.1	ENSG00000261168
RNA5SP94	ENSG00000252726
AC104389.6	ENSG00000284931
AC011383.1	ENSG00000253852
OR5B15P	ENSG00000273408
AC069542.1	ENSG00000229190
AC134407.1	ENSG00000266717
OR52M2P	ENSG00000226616
ALG1L	ENSG00000189366
LINC01764	ENSG00000267308
AC215217.1	ENSG00000260370
COL3A1	ENSG00000168542
LINC02764	ENSG00000255484
AURKC	ENSG00000105146
C2CD4A	ENSG00000198535
AC126615.2	ENSG00000257121
AC092354.1	ENSG00000272354
SIGLECL1	ENSG00000179213
LINC02608	ENSG00000226251
SPATA31D2P	ENSG00000237770
HTR5A-AS1	ENSG00000220575
AC090409.2	ENSG00000267316
AC025465.2	ENSG00000248600
HMGB3P16	ENSG00000248430
AC011899.1	ENSG00000231980
FBLN2	ENSG00000163520
RN7SL578P	ENSG00000239228
H3P42	ENSG00000271626
ELAVL4-AS1	ENSG00000237337
SCARNA7	ENSG00000238741
KCNMB3P1	ENSG00000239435
CYP2G2P	ENSG00000268101
AC090948.4	ENSG00000287377
EGLN3P1	ENSG00000256134
KRT18P16	ENSG00000235275
FTLP1	ENSG00000235525
PRSS3P3	ENSG00000277083
SLC22A31	ENSG00000259803
AC092620.2	ENSG00000260059
HSPD1P4	ENSG00000257576
AL355001.2	ENSG00000275964
AC093849.2	ENSG00000286039
ALG1L8P	ENSG00000227620
KLHL30	ENSG00000168427
GPR31	ENSG00000120436
AL031687.1	ENSG00000229957
AL353681.1	ENSG00000235612
AC099063.2	ENSG00000238081
ZNF587P1	ENSG00000223965
AL135903.1	ENSG00000217060
HTR2B	ENSG00000135914
SLC2AXP1	ENSG00000275768
AL132711.1	ENSG00000258717
AL139156.1	ENSG00000223429
AP007216.2	ENSG00000260679
AC073621.2	ENSG00000227158
AC008883.1	ENSG00000248758
AP002008.1	ENSG00000254980
AC069120.1	ENSG00000253361
AC093277.1	ENSG00000283286
MARCO	ENSG00000019169
LINC01886	ENSG00000224568
AL157902.1	ENSG00000236866
AL365440.2	ENSG00000236656
FAM25E	ENSG00000231122
FNIP1	ENSG00000217128
PTTG3P	ENSG00000213005
AC239584.1	ENSG00000249942
AC012175.1	ENSG00000270440
AL354919.2	ENSG00000254545
MMP23A	ENSG00000215914
GMNC	ENSG00000205835
WASH8P	ENSG00000226210
AC010636.1	ENSG00000268560
ZNF722P	ENSG00000241149
LINC01819	ENSG00000231826
AC083800.1	ENSG00000251012
AC091073.1	ENSG00000259602
CRTC1P1	ENSG00000204993
SPDYE11	ENSG00000286228
AC073136.1	ENSG00000223559
LINC01827	ENSG00000234919
RPL37P21	ENSG00000236433
AC104581.1	ENSG00000262492
TLK2P2	ENSG00000228828
RNU5B-6P	ENSG00000252574
AL022238.2	ENSG00000272834
AL355388.2	ENSG00000285677
AC006450.2	ENSG00000234921
CST7	ENSG00000077984
FZD10	ENSG00000111432
RPL17	ENSG00000265681
AC131956.1	ENSG00000250034
AC005858.2	ENSG00000280364
AC113349.1	ENSG00000249621
AC078923.1	ENSG00000258077
AC130464.1	ENSG00000228480
AC037433.1	ENSG00000287915
AP001541.1	ENSG00000279295
FOXA1	ENSG00000129514
UNC93B6	ENSG00000255562
PTGDR	ENSG00000168229
RNU6-189P	ENSG00000251929
CARD11-AS1	ENSG00000237286
LINC00294	ENSG00000280798
AC096675.1	ENSG00000287197
Z99716.2	ENSG00000286659
VN1R88P	ENSG00000268541
AC097468.3	ENSG00000286606
AL162399.1	ENSG00000225545
AL138830.1	ENSG00000226079
AC107074.1	ENSG00000249184
DUXAP4	ENSG00000270258
AL133230.1	ENSG00000232043
AC089998.1	ENSG00000257431
FOLR1	ENSG00000110195
AC105052.4	ENSG00000279168
AC004944.1	ENSG00000253510
AC019176.2	ENSG00000273876
AP003080.1	ENSG00000254506
AC002064.2	ENSG00000234459
AC022001.2	ENSG00000271716
OR8B5P	ENSG00000255030
FXYD6	ENSG00000137726
AL135934.1	ENSG00000254669
AC091393.2	ENSG00000286350
ARMC4	ENSG00000169126
ABRA	ENSG00000174429
LINC01909	ENSG00000266258
AC113348.3	ENSG00000286713
AP002512.3	ENSG00000284732
OR6K2	ENSG00000196171
AC010245.2	ENSG00000272040
AL136172.1	ENSG00000269846
AL365338.1	ENSG00000225078
AC124283.5	ENSG00000279613
NEURL3	ENSG00000163121
AL445228.2	ENSG00000231791
FDPSP5	ENSG00000215035
ASMTL-AS1	ENSG00000236017
LINC-ROR	ENSG00000258609
OR52J2P	ENSG00000230261
RPL17P49	ENSG00000231211
DEFB125	ENSG00000178591
AC097709.1	ENSG00000287037
AP000233.1	ENSG00000223870
LINC02266	ENSG00000272727
SELL	ENSG00000188404
RNA5SP527	ENSG00000274759
FCRLB	ENSG00000162746
RPL31P11	ENSG00000213075
EFCAB14P1	ENSG00000228348
AP000763.4	ENSG00000256928
RPL5P11	ENSG00000242882
AC009133.4	ENSG00000275857
AL139020.1	ENSG00000257275
CSN3	ENSG00000171209
CPB2	ENSG00000080618
SLC52A3	ENSG00000101276
AC069152.1	ENSG00000225244
AC093295.1	ENSG00000285809
AC016642.1	ENSG00000248475
AC004047.1	ENSG00000286291
AC108477.2	ENSG00000287349
AL360006.1	ENSG00000287423
LINC02178	ENSG00000261092
AL512631.1	ENSG00000271046
GS1-279B7.1	ENSG00000261024
GPR160P2	ENSG00000265863
TBCEL	ENSG00000154114
PELATON	ENSG00000224397
AC015982.2	ENSG00000272606
AD001527.1	ENSG00000270760
AL358394.3	ENSG00000277757
TRBV26OR9-2	ENSG00000231165
TRIM77BP	ENSG00000254993
AL359881.2	ENSG00000270035
PMS2P5	ENSG00000123965
AL929554.2	ENSG00000261793
AL360013.4	ENSG00000286421
LINC01702	ENSG00000235200
AC104211.3	ENSG00000288005
AC107884.2	ENSG00000254864
AC007848.1	ENSG00000255983
TNMD	ENSG00000000005
TRAV33	ENSG00000258812
DPY19L2P5	ENSG00000225100
AL450311.1	ENSG00000236154
AL512330.1	ENSG00000237365
Z84721.2	ENSG00000225323
AC078880.2	ENSG00000257726
IL1F10	ENSG00000136697
AC008877.1	ENSG00000248199
ACSL6	ENSG00000164398
LINC00943	ENSG00000189238
MTND2P22	ENSG00000231954
AC009396.1	ENSG00000258478
RNU1-80P	ENSG00000238898
AC090142.3	ENSG00000253997
AL513548.2	ENSG00000271071
AC021028.1	ENSG00000226659
AC011139.1	ENSG00000283458
ZNF669	ENSG00000188295
AC138356.2	ENSG00000233170
LINC01685	ENSG00000238063
LINC02120	ENSG00000248279
NEUROG2	ENSG00000178403
AC084116.3	ENSG00000253530
AC105941.1	ENSG00000286541
LMOD2	ENSG00000170807
AC007682.1	ENSG00000286412
NCOA4P2	ENSG00000249934
GRAMD4P5	ENSG00000259089
CD300H	ENSG00000284690
LGMNP1	ENSG00000214269
AC034236.2	ENSG00000271918
NAPSB	ENSG00000131401
AC092813.2	ENSG00000230027
AC114689.1	ENSG00000264104
AC012157.2	ENSG00000258034
CLUHP10	ENSG00000282511
SPATA32	ENSG00000184361
U91324.1	ENSG00000229740
AL669970.1	ENSG00000223795
AC137936.1	ENSG00000283148
RN7SKP276	ENSG00000252051
RPS27AP7	ENSG00000236549
RPL26P35	ENSG00000244229
RSU1P2	ENSG00000232554
FABP7	ENSG00000164434
AC092628.1	ENSG00000228806
AC110015.1	ENSG00000227279
OR5M5P	ENSG00000185701
CHST13	ENSG00000180767
RN7SL526P	ENSG00000243642
MFRP	ENSG00000235718
AL390728.3	ENSG00000224014
AF212831.1	ENSG00000232886
AC124242.2	ENSG00000253384
AP001496.3	ENSG00000265188
MIR3678	ENSG00000264511
MYPN	ENSG00000138347
AC008268.1	ENSG00000235584
OR4C11	ENSG00000172188
STRA8	ENSG00000146857
RN7SL205P	ENSG00000241392
AC010207.1	ENSG00000260633
LINC02747	ENSG00000255774
AC078880.3	ENSG00000271579
LZTS1-AS1	ENSG00000253733
AL391645.1	ENSG00000241505
RNU6-1055P	ENSG00000212387
AC114488.1	ENSG00000229167
AC123768.2	ENSG00000262728
ISL2	ENSG00000159556
OPN1MW	ENSG00000268221
RNU4-39P	ENSG00000199325
FGF14-IT1	ENSG00000243319
DIAPH3-AS1	ENSG00000227528
AC024257.3	ENSG00000269514
FGF12-AS3	ENSG00000226709
AL358876.2	ENSG00000233645
AC123912.2	ENSG00000268240
AC080078.1	ENSG00000270302
RETNLB	ENSG00000163515
MRGPRX2	ENSG00000183695
AL355075.2	ENSG00000258515
AC092118.2	ENSG00000276166
PGBD4P8	ENSG00000229332
AL133163.2	ENSG00000258860
AC023906.2	ENSG00000259178
AC000065.1	ENSG00000286742
AC004923.1	ENSG00000254610
AC035139.2	ENSG00000286993
PAX8-AS1	ENSG00000189223
AL139384.1	ENSG00000274922
LINC02736	ENSG00000279243
AL008723.1	ENSG00000230120
AC006445.2	ENSG00000249148
AC108105.1	ENSG00000287597
TRIM53CP	ENSG00000254764
AP004607.6	ENSG00000255184
LINC01429	ENSG00000227964
AL162377.1	ENSG00000231856
AC069421.3	ENSG00000287206
RN7SL120P	ENSG00000244169
IRF6	ENSG00000117595
IGLV2-23	ENSG00000211660
AC018558.7	ENSG00000287448
LINC02797	ENSG00000285808
AL021877.2	ENSG00000280356
MTND4P34	ENSG00000262322
RSKR	ENSG00000167524
AC244102.3	ENSG00000286051
AC091027.1	ENSG00000265101
AC144450.1	ENSG00000203635
OFD1P9Y	ENSG00000230476
AC008875.3	ENSG00000287263
LINC02817	ENSG00000234754
RN7SL392P	ENSG00000242482
PRSS42P	ENSG00000178055
AC138907.7	ENSG00000261569
AC087468.1	ENSG00000271044
AC010504.1	ENSG00000267219
AC105940.2	ENSG00000234775
AL512452.1	ENSG00000287876
AC099850.3	ENSG00000265415
OR5AR1	ENSG00000172459
AC073270.1	ENSG00000287699
AC109454.4	ENSG00000279469
AC244034.2	ENSG00000261000
AC025284.1	ENSG00000260701
GRIK1-AS1	ENSG00000174680
AC245519.1	ENSG00000253444
SLC22A24	ENSG00000197658
ST20-AS1	ENSG00000259642
GLRX3P2	ENSG00000216657
HMGN1P2	ENSG00000229046
AL355310.3	ENSG00000254942
LINC02845	ENSG00000253644
MTCO2P21	ENSG00000236689
AC123786.3	ENSG00000286727
CSNK1A1P1	ENSG00000223518
AC099517.1	ENSG00000287176
UGT2A1	ENSG00000173610
AL137026.1	ENSG00000229116
AC090371.2	ENSG00000263765
C8orf34-AS1	ENSG00000248801
AC089987.2	ENSG00000258121
AC109349.1	ENSG00000248176
DCLK3	ENSG00000163673
CTXND2	ENSG00000283324
IGLVI-38	ENSG00000253889
CEACAM16	ENSG00000213892
RPL17P35	ENSG00000233900
AC096636.1	ENSG00000279333
CDPF1P1	ENSG00000227799
AC008878.4	ENSG00000269371
HSPE1	ENSG00000115541
AL929472.3	ENSG00000233728
AC093635.1	ENSG00000272663
AL158167.1	ENSG00000287402
AL390718.1	ENSG00000261817
C3orf84	ENSG00000236980
AL161731.1	ENSG00000286428
CATSPER4	ENSG00000188782
RBMXP1	ENSG00000216835
GOLGA8S	ENSG00000261739
GNRH1	ENSG00000147437
GS1-600G8.3	ENSG00000231216
AC147651.1	ENSG00000234471
ANXA9	ENSG00000143412
POTEC	ENSG00000183206
OPTC	ENSG00000188770
MIR3680-2	ENSG00000266758
CLDN34	ENSG00000234469
CYCSP12	ENSG00000224263
AL049825.1	ENSG00000285698
RNU6-731P	ENSG00000253022
AC246785.3	ENSG00000237343
GUSBP10	ENSG00000224723
MRGPRX1	ENSG00000170255
AC005486.1	ENSG00000243018
PCNPP4	ENSG00000237089
AF111169.2	ENSG00000259058
LAX1	ENSG00000122188
AL135790.2	ENSG00000234360
AC067930.2	ENSG00000254812
FAM90A11P	ENSG00000233115
AL391361.2	ENSG00000224371
FOXL2	ENSG00000183770
CXorf56	ENSG00000018610
CAMP	ENSG00000164047
KL	ENSG00000133116
DRD5	ENSG00000169676
AL133351.1	ENSG00000228365
AC005695.1	ENSG00000262966
AC012555.1	ENSG00000257327
VAMP2	ENSG00000220205
AC245140.3	ENSG00000285018
ANHX	ENSG00000227059
AL358292.1	ENSG00000259061
SLCO1B1	ENSG00000134538
AC112236.3	ENSG00000286896
PI15	ENSG00000137558
AC007527.1	ENSG00000256306
AC018767.2	ENSG00000260003
RN7SL357P	ENSG00000265894
SLC38A4	ENSG00000139209
ZSWIM5P2	ENSG00000231258
AC131182.1	ENSG00000250698

### Sheet: ovl.braak.dprog
gname	ensemblID
TPTEP2	ENSG00000244627
AP005131.4	ENSG00000267529
LINC00293	ENSG00000253314
RN7SKP281	ENSG00000222404
AC000058.1	ENSG00000223665
AC015909.4	ENSG00000263176
AC006141.1	ENSG00000264895
AC073046.2	ENSG00000271536
SMARCE1P5	ENSG00000230793
RPS12P18	ENSG00000232965
NAA10	ENSG00000102030
VTA1P1	ENSG00000224999
AC090371.1	ENSG00000263450
OR9A1P	ENSG00000237621
AC129492.1	ENSG00000214999
LINC02561	ENSG00000224034
AL049634.2	ENSG00000260861
LINC01499	ENSG00000255171
RBMX2P2	ENSG00000213423
AC026367.3	ENSG00000275759
AC022432.1	ENSG00000268747
ICOS	ENSG00000163600
AL117190.3	ENSG00000274884
AC002401.1	ENSG00000236472
ZBED3-AS1	ENSG00000250802
AC025470.1	ENSG00000248586
ZNF197	ENSG00000186448
LINC01386	ENSG00000251324
RPS3AP47	ENSG00000205871
CTAGE10P	ENSG00000181358
SNORA68B	ENSG00000201388
MTATP6P9	ENSG00000248420
AP000692.1	ENSG00000228107
KNOP1P4	ENSG00000232422
AC245014.1	ENSG00000236140
PCDHA11	ENSG00000249158
PLEKHO2	ENSG00000241839
AL049695.1	ENSG00000287728
AC068189.2	ENSG00000287322
AL121928.1	ENSG00000273262
AL512326.5	ENSG00000234041
ANXA2P3	ENSG00000216740
LINC02762	ENSG00000250303
RNU6-925P	ENSG00000207359
AC107993.1	ENSG00000267222
RNY1P3	ENSG00000223158
PSMA3-AS1	ENSG00000257621
MTUS2-AS2	ENSG00000236758
NDUFV2	ENSG00000178127
EDDM3A	ENSG00000181562
AC018558.4	ENSG00000278681
PRPF19P1	ENSG00000264685
AF131215.4	ENSG00000254936
SELENOH	ENSG00000211450
PRR9	ENSG00000203783
AL356019.2	ENSG00000258768
AC079336.3	ENSG00000265337
AC009951.4	ENSG00000279166
AC124947.2	ENSG00000257512
SAP18P1	ENSG00000249777
NME2	ENSG00000243678
NFATC4	ENSG00000100968
AL031777.1	ENSG00000217275
AC130448.2	ENSG00000279554
ZNF836	ENSG00000196267
MIR376B	ENSG00000283556
AC073626.2	ENSG00000236580
AC016825.1	ENSG00000232767
RPL13P6	ENSG00000213176
AC002543.1	ENSG00000235945
AL357054.3	ENSG00000271911
AC139792.1	ENSG00000271771
AC113615.1	ENSG00000251408
SLC9C1	ENSG00000172139

### Sheet: unique.dprog
gname	ensemblID
KIRREL3-AS2	ENSG00000254960
ITGB2	ENSG00000160255
HSPA8P11	ENSG00000248159
RNF17	ENSG00000132972
AC110056.1	ENSG00000255450
GIMAP6	ENSG00000133561
KRT10	ENSG00000186395
AC027228.2	ENSG00000261762
GALNTL5	ENSG00000106648
LINC00930	ENSG00000258647
RPL36AP55	ENSG00000226016
TRIM75P	ENSG00000250374
C3orf56	ENSG00000214324
AC020951.1	ENSG00000278897
RBM14	ENSG00000239306
SP9	ENSG00000217236
SLC35E1	ENSG00000127526
MIR138-1	ENSG00000207954
AL157955.1	ENSG00000258407
AC122718.1	ENSG00000250461
WFDC21P	ENSG00000261040
AC093503.2	ENSG00000279161
AC020910.5	ENSG00000274104
THNSL2	ENSG00000144115
AC120114.1	ENSG00000247735
NEAT1	ENSG00000245532
ARL2	ENSG00000213465
OR5AQ1P	ENSG00000184741
AC090348.1	ENSG00000286800
NMUR1	ENSG00000171596
GCHFR	ENSG00000137880
SIDT1-AS1	ENSG00000239453
KLHDC9	ENSG00000162755
AC055811.2	ENSG00000264187
DBX2	ENSG00000185610
LINC01104	ENSG00000232084
AC122129.1	ENSG00000197815
AL365209.1	ENSG00000280222
FOXF1	ENSG00000103241
Z99127.3	ENSG00000287697
CRISP1	ENSG00000124812
LINC02308	ENSG00000258675
AL161646.1	ENSG00000237761
LIX1L-AS1	ENSG00000234222
AC020928.1	ENSG00000267260
GPR84	ENSG00000139572
LINC00926	ENSG00000247982
AC022537.1	ENSG00000231132
AC063938.1	ENSG00000241754
MIR9-1	ENSG00000207933
NPFFR1	ENSG00000148734
AC131009.2	ENSG00000256955
AC092423.1	ENSG00000232944
RPF2P1	ENSG00000225357
TVP23C	ENSG00000175106
AC087341.1	ENSG00000253407
CDK11A	ENSG00000008128
ZNF680P1	ENSG00000228014
OIP5-AS1	ENSG00000247556
AC024267.3	ENSG00000264304
PYGM	ENSG00000068976
SP7	ENSG00000170374
LINC02304	ENSG00000259110
CD22	ENSG00000012124
AL606760.2	ENSG00000236723
ZGPAT	ENSG00000197114
MAFF	ENSG00000185022
GPR142	ENSG00000257008
ADCY10	ENSG00000143199
AC231981.1	ENSG00000235078
OR4K13	ENSG00000176253
MIR378D2HG	ENSG00000264448
LINC00700	ENSG00000234962
MIR126	ENSG00000199161
AL596202.1	ENSG00000235381
AC095050.2	ENSG00000249284
ARPC5	ENSG00000162704
ADCYAP1	ENSG00000141433
FOXJ1	ENSG00000129654
ZNF37A	ENSG00000075407
GRPEL2	ENSG00000164284
ATP5PO	ENSG00000241837
MMP12	ENSG00000262406
AL606519.1	ENSG00000225598
RPP25L	ENSG00000164967
C19orf71	ENSG00000183397
AL163540.1	ENSG00000204790
AL160408.6	ENSG00000282097
AL022328.1	ENSG00000272836
LINC01794	ENSG00000233128
AC018557.2	ENSG00000260558
AC051635.1	ENSG00000287673
PHLDB2	ENSG00000144824
AC019254.1	ENSG00000259182
MIR4521	ENSG00000283160
AC137695.2	ENSG00000270773
H4C1	ENSG00000278637
AC090578.2	ENSG00000271156
GHRH	ENSG00000118702
AL392088.2	ENSG00000283354
NUDT16L1	ENSG00000168101
SPANXN3	ENSG00000189252
AC004054.1	ENSG00000248984
HTR3A	ENSG00000166736
AC013549.3	ENSG00000254688
