## Supplementary material for "Dissecting the molecular landscape of Parkinson’s disease and Parkinson’s disease dementia using highly efficient snRNA-seq (HIF-snRNA-seq)": All-tablrs: early-opc.xlsx

### Sheet: unique.braak
gname	ensemblID
AC104758.2	ENSG00000260776
AC012557.1	ENSG00000271843
RNF17	ENSG00000132972
AL390195.1	ENSG00000243960
IL17A	ENSG00000112115
LINC01095	ENSG00000248809
AP001432.1	ENSG00000242553
LINC02828	ENSG00000224164
AL157700.1	ENSG00000260118
AC100832.1	ENSG00000241462
MRPL9	ENSG00000143436
AL359764.3	ENSG00000287738
USP9YP5	ENSG00000249634
RBM22	ENSG00000086589
AL109628.2	ENSG00000285830
AL355602.1	ENSG00000284694
AL355987.3	ENSG00000272896
AL591122.1	ENSG00000279625
C10orf71	ENSG00000177354
AC012485.3	ENSG00000283635
AL158834.1	ENSG00000226842
AL031714.1	ENSG00000261505
AC048352.1	ENSG00000256389
AC113423.2	ENSG00000253447
HNF1A	ENSG00000135100
AC006441.3	ENSG00000265784
ATP1B4	ENSG00000101892
AC087491.1	ENSG00000214546
LRRC45	ENSG00000169683
LINC01220	ENSG00000259687
AL583834.1	ENSG00000220614
SLC29A1	ENSG00000112759
AC037459.1	ENSG00000248235
SLPI	ENSG00000124107
ZNF334	ENSG00000198185
BBS12	ENSG00000181004
LINC01204	ENSG00000229563
LINC02273	ENSG00000245954
VSTM2A-OT1	ENSG00000224223
AL590705.2	ENSG00000235494
EDN3	ENSG00000124205
AC093270.2	ENSG00000243160
LINC01497	ENSG00000237560
CERNA3	ENSG00000253603
LINC00211	ENSG00000237803
LINC01768	ENSG00000228420
HAUS7	ENSG00000213397
AL161628.1	ENSG00000287843
MIR181A2HG	ENSG00000224020
TRIM51	ENSG00000124900
PFN1P8	ENSG00000244371
ABHD11	ENSG00000106077
LIPJ	ENSG00000204022
AC087499.5	ENSG00000236504
LINC01709	ENSG00000226715
FOXR2	ENSG00000189299
AC244636.3	ENSG00000287757
AP000354.1	ENSG00000215464
AC011370.1	ENSG00000287630
AC092819.1	ENSG00000253281
AC091825.2	ENSG00000277968
POC1A	ENSG00000164087
LINC02180	ENSG00000261749
C17orf107	ENSG00000205710
PCDHB13	ENSG00000187372
OTOR	ENSG00000125879
AC006398.1	ENSG00000286487
CENPF	ENSG00000117724
GPRASP1	ENSG00000198932
AC090503.1	ENSG00000257682
LINC01116	ENSG00000163364
FOXL2NB	ENSG00000206262
AC023593.1	ENSG00000285600
AC097381.3	ENSG00000273267
RNU6-1153P	ENSG00000252569
FAM205A	ENSG00000205108
LINC01637	ENSG00000237476
OR6J1	ENSG00000255804
AC133065.1	ENSG00000262151
AP000356.5	ENSG00000286070
AC110768.2	ENSG00000250613
C20orf202	ENSG00000215595
PHGR1	ENSG00000233041
NUP37	ENSG00000075188
AC005840.2	ENSG00000256433
AC097641.2	ENSG00000277728
DOCK11P1	ENSG00000259000
LINC02373	ENSG00000257507
LINC00390	ENSG00000226519
AC011477.1	ENSG00000267481
AC018529.2	ENSG00000278330
LRP2BP	ENSG00000109771
LINC01221	ENSG00000235492
AL136988.1	ENSG00000224407
AC087439.1	ENSG00000253358
AL049820.1	ENSG00000233044
NDC80	ENSG00000080986
AC126773.2	ENSG00000252640
MR1	ENSG00000153029
AC131571.1	ENSG00000228061
AC055758.2	ENSG00000244358
AC009804.2	ENSG00000283459
TUBBP9	ENSG00000220586
LRRC15	ENSG00000172061
GINS2	ENSG00000131153
RBM12B	ENSG00000183808
ARHGAP29-AS1	ENSG00000226835
AL359921.1	ENSG00000230325
RN7SKP112	ENSG00000223145
BBS10	ENSG00000179941
DEFB131B	ENSG00000225805
FIZ1	ENSG00000179943
AC116634.1	ENSG00000248601
OR10A2	ENSG00000170790
DNM1P51	ENSG00000235370
HMMR-AS1	ENSG00000251018
TP53TG1	ENSG00000182165
NRXN2-AS1	ENSG00000237410
KCTD15	ENSG00000153885
BOK-AS1	ENSG00000234235
LINC02576	ENSG00000232613
YRDC	ENSG00000196449
IL34	ENSG00000157368
TAF1A-AS1	ENSG00000225265
ANKRD20A7P	ENSG00000236816
AC025165.4	ENSG00000269903
AL353807.3	ENSG00000246203
EIF2B2	ENSG00000119718
AC073270.2	ENSG00000287985
LRATD1	ENSG00000162981
AC026320.1	ENSG00000232353
AC104791.1	ENSG00000251687
ZNF734P	ENSG00000197990
TRIM68	ENSG00000167333
AC087533.1	ENSG00000286837
GLIPR1L2	ENSG00000180481
CFAP65	ENSG00000181378
AC112206.3	ENSG00000249721
CD59	ENSG00000085063
ZFP37	ENSG00000136866
HADH	ENSG00000138796
PSMG1	ENSG00000183527
BX510359.1	ENSG00000224556
GPRIN3	ENSG00000185477
ZKSCAN2	ENSG00000155592
ZBTB39	ENSG00000166860
SLC40A1	ENSG00000138449
C19orf73	ENSG00000221916
ROBO3	ENSG00000154134
AC022509.5	ENSG00000286752
AC092139.2	ENSG00000279476
RN7SL370P	ENSG00000243437
AL121892.1	ENSG00000236985
ZNF860	ENSG00000197385
LINC01270	ENSG00000203999
CCDC15	ENSG00000149548
FAM111B	ENSG00000189057
LRRTM4-AS1	ENSG00000234653
AC044860.1	ENSG00000229212
AC004076.2	ENSG00000276449
BUD13	ENSG00000137656
PCDHAC2	ENSG00000243232
AC073409.2	ENSG00000287854
AC004449.1	ENSG00000261204
HNRNPUL2-BSCL2	ENSG00000234857
AC005550.2	ENSG00000237070
AC093904.4	ENSG00000261104
AC024619.3	ENSG00000263709
ANXA10	ENSG00000109511
AC015813.2	ENSG00000266086
LINC01502	ENSG00000237339
AL352984.1	ENSG00000258386
IGSF10	ENSG00000152580
AC007422.1	ENSG00000235495
POLD1	ENSG00000062822
AL355607.1	ENSG00000228216
AL031985.3	ENSG00000260920
AL121933.2	ENSG00000286646
AC099066.1	ENSG00000226349
C11orf95	ENSG00000188070
AC025946.1	ENSG00000226990
CYP11B1	ENSG00000160882
LINC00581	ENSG00000280989
AL160314.1	ENSG00000242061
AC008073.1	ENSG00000223754
AC004817.1	ENSG00000258517
BX293995.1	ENSG00000235991
AC110741.1	ENSG00000253593
AL592494.1	ENSG00000228826
RPSAP76	ENSG00000235332
AC143336.1	ENSG00000278824
NLRC4	ENSG00000091106
AC092674.1	ENSG00000249036
PTDSS2	ENSG00000174915
FOXD3-AS1	ENSG00000230798
AL589765.7	ENSG00000269621
ZNF776	ENSG00000152443
AC011754.1	ENSG00000224879
NMI	ENSG00000123609
PRMT9	ENSG00000164169
AL358942.1	ENSG00000225580
AC024132.3	ENSG00000251325
AF130248.1	ENSG00000288578
ZNF214	ENSG00000149050
AC012254.1	ENSG00000266957
ANKRD10	ENSG00000088448
HSPBAP1	ENSG00000169087
CASP10	ENSG00000003400
AC092376.1	ENSG00000261722
AC090114.2	ENSG00000273270
GAL	ENSG00000069482
AL391560.1	ENSG00000285806
RNU6-703P	ENSG00000252755
OR4K17	ENSG00000176230
MT1H	ENSG00000205358
ZNHIT6	ENSG00000117174
RN7SL33P	ENSG00000243049
GSTA10P	ENSG00000230845
PRKCQ	ENSG00000065675
DEPDC1-AS1	ENSG00000234264
RNU6-796P	ENSG00000212388
EPB41L4A-AS1	ENSG00000224032
AC069213.1	ENSG00000223711
AC245054.1	ENSG00000223679
LINC02465	ENSG00000249618
OXT	ENSG00000101405
AC011731.1	ENSG00000266495
AL161665.1	ENSG00000285608
ALMS1P1	ENSG00000163016
AL450345.1	ENSG00000227455
XRCC2	ENSG00000196584
AC044849.1	ENSG00000272256
CEMP1	ENSG00000205923
CEBPB-AS1	ENSG00000277449
AC092301.1	ENSG00000269148
MIS12	ENSG00000167842
CRABP1	ENSG00000166426
RPS4XP15	ENSG00000240721
FOXQ1	ENSG00000164379
AC026304.1	ENSG00000268129
AKT1	ENSG00000142208
AC018832.1	ENSG00000228351
AC099522.2	ENSG00000272525
AL030996.1	ENSG00000229733
AC008496.2	ENSG00000250258
CALHM5	ENSG00000178033

### Sheet: ovl.braak.dprog
gname	ensemblID
AC068931.1	ENSG00000286648
GOLGA2P8	ENSG00000214433
AC009804.1	ENSG00000274879
AC093829.1	ENSG00000251177
NUP43	ENSG00000120253
HAO1	ENSG00000101323
AL606469.1	ENSG00000224215
MYBPH	ENSG00000133055
HYPK	ENSG00000242028
SNORD74B	ENSG00000201025
AC245164.1	ENSG00000253805
AC006042.2	ENSG00000233264
ADO	ENSG00000181915
AC087399.1	ENSG00000265644
AC008525.1	ENSG00000250377
CR381653.2	ENSG00000279208
PCDHB14	ENSG00000120327
AC020549.1	ENSG00000238724
HSD3B1	ENSG00000203857
AP000472.1	ENSG00000227075
AL359852.2	ENSG00000287903
H2BW2	ENSG00000101812
STPG4	ENSG00000239605
ZNF280D	ENSG00000137871
AP000679.1	ENSG00000176984
MUC3A	ENSG00000169894
ULBP1	ENSG00000111981
GTPBP6	ENSG00000178605
DAP3P2	ENSG00000228507
C1QC	ENSG00000159189

### Sheet: unique.dprog
gname	ensemblID
KIRREL3-AS2	ENSG00000254960
AC131009.2	ENSG00000256955
SOHLH1	ENSG00000165643
NUGGC	ENSG00000189233
FNBP1P1	ENSG00000257800
AC084125.2	ENSG00000255182
EIF3J-DT	ENSG00000179523
AC133963.2	ENSG00000249320
AMN	ENSG00000166126
EIF4A3	ENSG00000141543
AF038458.2	ENSG00000267388
TENT5C	ENSG00000183508
RMRP	ENSG00000269900
GADD45GIP1	ENSG00000179271
AC008105.1	ENSG00000233175
CCDC86	ENSG00000110104
AC016583.1	ENSG00000280159
AC027290.1	ENSG00000256152
RAVER2	ENSG00000162437
AL359076.1	ENSG00000236199
AC006019.2	ENSG00000233363
AC026786.1	ENSG00000256825
NPY5R	ENSG00000164129
MAFF	ENSG00000185022
PYROXD2	ENSG00000119943
PTRH1	ENSG00000187024
NAV2-AS1	ENSG00000254894
SALL4	ENSG00000101115
AL354993.2	ENSG00000259723
LINC02261	ENSG00000249699
TEP1	ENSG00000129566
CCT6P1	ENSG00000228409
AL138799.3	ENSG00000234953
MEIOC	ENSG00000180336
AC084757.3	ENSG00000259705
AL391840.2	ENSG00000261970
CYB561D2	ENSG00000114395
LHX6	ENSG00000106852
AC023202.1	ENSG00000253891
