## Supplementary material for "Dissecting the molecular landscape of Parkinson’s disease and Parkinson’s disease dementia using highly efficient snRNA-seq (HIF-snRNA-seq)": All-tablrs: late-astrocyte.xlsx

### Sheet: ovl.braak.dprog
gname	ensemblID
MEIS3P2	ENSG00000188013
AL354993.1	ENSG00000231703
AC011396.1	ENSG00000248842
AC007363.1	ENSG00000270677
AL157396.1	ENSG00000280660
CACTIN-AS1	ENSG00000226800
AC027796.1	ENSG00000261916
DGAT2L7P	ENSG00000205267
AL162390.1	ENSG00000274421
MIR339	ENSG00000199023
AP006545.1	ENSG00000260949
HSPB1P1	ENSG00000236060
RNU6-94P	ENSG00000271819
RNU6-946P	ENSG00000206605
AL031708.1	ENSG00000261732
RN7SKP80	ENSG00000202058
PSMA3-AS1	ENSG00000257621
OR7E26P	ENSG00000228547
OR10J2P	ENSG00000248642
AP000997.3	ENSG00000260254
RPSAP66	ENSG00000266943
Z83846.1	ENSG00000228194
RN7SL589P	ENSG00000239247
TMEM37	ENSG00000171227
MIR103A2	ENSG00000199024
CCNG2P1	ENSG00000258112
OR7E106P	ENSG00000258550
AC016550.2	ENSG00000248363
AC024075.2	ENSG00000269044
AC135050.6	ENSG00000278133

### Sheet: unique.dprog
gname	ensemblID
AC018731.1	ENSG00000236885
SMIM10L2B-AS1	ENSG00000228372
LINC01405	ENSG00000185847
CD244	ENSG00000122223
LINC00324	ENSG00000178977
OR52A4P	ENSG00000205494
TDRD15	ENSG00000218819
ERFE	ENSG00000178752
AC106865.1	ENSG00000250771
HMGB2	ENSG00000164104
CYP1D1P	ENSG00000228024
AC121154.1	ENSG00000249837
CACNG1	ENSG00000108878
DTD1	ENSG00000125821
MT1F	ENSG00000198417
AC009318.1	ENSG00000257176
MIR3609	ENSG00000266019
AL365209.1	ENSG00000280222
LINC02719	ENSG00000254580
AL133325.2	ENSG00000233492
DZIP1L	ENSG00000158163
AC026353.1	ENSG00000244706
NECTIN1-AS1	ENSG00000255247
ARMC10	ENSG00000170632
GUCY2F	ENSG00000101890
FLJ42969	ENSG00000248599
COX5A	ENSG00000178741
AC011593.1	ENSG00000286290
DDTL	ENSG00000099974
AL031847.1	ENSG00000285629
LINC02841	ENSG00000267407
LINC02261	ENSG00000249699
OSGEPL1	ENSG00000128694
AL034550.2	ENSG00000277301
AC010148.1	ENSG00000235726
PRR11	ENSG00000068489
POLR3DP1	ENSG00000214626
DCAF8L2	ENSG00000189186
CLEC9A	ENSG00000197992
BEND3P1	ENSG00000231345
AC104777.1	ENSG00000232359
LINC02069	ENSG00000229433
AC063949.2	ENSG00000266923
AC020651.2	ENSG00000287682
AC009884.1	ENSG00000253335
ZNF703	ENSG00000183779
AC011294.1	ENSG00000233539
KLF11	ENSG00000172059
AC023830.2	ENSG00000261789
