## Supplementary material for "Dissecting the molecular landscape of Parkinson’s disease and Parkinson’s disease dementia using highly efficient snRNA-seq (HIF-snRNA-seq)": All-tablrs: late-inhibitory.xlsx

### Sheet: ovl.braak.dprog
gname	ensemblID
AC079305.1	ENSG00000222043
RN7SL49P	ENSG00000265802
NDUFAF2P2	ENSG00000255358
AC010625.1	ENSG00000248867
LPP-AS2	ENSG00000270959
CHMP1B	ENSG00000255112
AC015813.7	ENSG00000280233
AC015813.4	ENSG00000278642
PTGER2	ENSG00000125384
ELOCP22	ENSG00000255006
AL021707.7	ENSG00000273076
AC092068.2	ENSG00000267412
RNY3	ENSG00000202354
CNKSR3	ENSG00000153721
AC011726.1	ENSG00000253430
MCM8	ENSG00000125885
AP001469.3	ENSG00000239415
AL078612.2	ENSG00000255375
ISY1	ENSG00000240682

### Sheet: unique.dprog
gname	ensemblID
AMBP	ENSG00000106927
BAGE2	ENSG00000187172
AL157373.1	ENSG00000225102
WDR24	ENSG00000127580
LINC01993	ENSG00000204277
AC016229.2	ENSG00000267677
BMPR1B-DT	ENSG00000249599
AC138915.2	ENSG00000260866
SP7	ENSG00000170374
EIF6	ENSG00000242372
LINC01432	ENSG00000234435
AC012494.2	ENSG00000229494
LINC01794	ENSG00000233128
OPA1-AS1	ENSG00000224855
AC005622.1	ENSG00000283525
AC083880.1	ENSG00000273391
AL132719.1	ENSG00000258795
CBX2	ENSG00000173894
AC100839.1	ENSG00000259756
AC008013.2	ENSG00000256984
SPATA6L	ENSG00000106686
COX5A	ENSG00000178741
AC112907.2	ENSG00000231982
RPL17P50	ENSG00000213700
HRAT17	ENSG00000234520
DAPP1	ENSG00000070190
ZMIZ1-AS1	ENSG00000224596
TEKT5	ENSG00000153060
CRELD1	ENSG00000163703
MORC1	ENSG00000114487
LINC01100	ENSG00000242107
AC005013.1	ENSG00000228421
