## Supplementary material for "Dissecting the molecular landscape of Parkinson’s disease and Parkinson’s disease dementia using highly efficient snRNA-seq (HIF-snRNA-seq)": All-tablrs: late-microglia.xlsx

### Sheet: ovl.braak.dprog
gname	ensemblID
AC138647.1	ENSG00000226490
RNA5SP471	ENSG00000252780
HSD17B1	ENSG00000108786
AL391422.4	ENSG00000270504
SNHG20	ENSG00000234912
KCNIP4-IT1	ENSG00000280650
IL4	ENSG00000113520
C6orf163	ENSG00000203872
AC007159.1	ENSG00000261146
AP000254.1	ENSG00000238390
FGF3	ENSG00000186895
AC011462.4	ENSG00000277744
ZNF619P1	ENSG00000224547
AQP12B	ENSG00000185176
Z97205.3	ENSG00000288584
AC010632.2	ENSG00000267672
AC092484.1	ENSG00000225107
MIR124-2	ENSG00000207816
AC138956.2	ENSG00000251414
AC091181.1	ENSG00000279555
LINC01087	ENSG00000224559

### Sheet: unique.dprog
gname	ensemblID
ERC2-IT1	ENSG00000281708
ACSL6	ENSG00000164398
MTMR10	ENSG00000166912
OAZ1	ENSG00000104904
SOX18	ENSG00000203883
P2RY2	ENSG00000175591
AC005486.1	ENSG00000243018
AC010834.3	ENSG00000253854
AC002563.1	ENSG00000255692
LINC00347	ENSG00000236678
SPX	ENSG00000134548
UROC1	ENSG00000159650
AC097499.2	ENSG00000286206
AC117395.1	ENSG00000242791
CNOT3	ENSG00000088038
LINC02156	ENSG00000257906
AL451069.2	ENSG00000231705
KRTAP7-1	ENSG00000274749
AL442128.1	ENSG00000275989
PDC	ENSG00000116703
