## Supplementary material for "Dissecting the molecular landscape of Parkinson’s disease and Parkinson’s disease dementia using highly efficient snRNA-seq (HIF-snRNA-seq)": All-tablrs: late-oligodendrocyte.xlsx

### Sheet: ovl.braak.dprog
gname	ensemblID
LINC02134	ENSG00000260450
AC092117.2	ENSG00000279901
AC093620.1	ENSG00000241269
AP001107.10	ENSG00000276918
RNU6-1333P	ENSG00000251971
KCNIP4-IT1	ENSG00000280650
AC026904.2	ENSG00000253688
AC092648.1	ENSG00000223948
ZNF844	ENSG00000223547
SERPINA11	ENSG00000186910
AC021106.2	ENSG00000251332
CEP43	ENSG00000213066
AC008915.2	ENSG00000259782
AC005726.4	ENSG00000265287
AL512652.2	ENSG00000279135
AC105235.1	ENSG00000279786
AL031651.2	ENSG00000277829
RPL32P31	ENSG00000213128
AL732366.2	ENSG00000201882
LRTOMT	ENSG00000184154
AC073896.5	ENSG00000258260
MON1B	ENSG00000103111
RNU6-623P	ENSG00000200013
RN7SL487P	ENSG00000243871
SPAG5	ENSG00000076382
RPL31P35	ENSG00000232612
TAS2R4	ENSG00000127364
AC007491.1	ENSG00000283258
FAM53B	ENSG00000189319
AC025572.1	ENSG00000240777
RN7SL843P	ENSG00000239547
LINC01365	ENSG00000250772
AL353751.1	ENSG00000232110
H4C2	ENSG00000278705
ERV3-1	ENSG00000213462
AL021707.8	ENSG00000273096
AC078878.1	ENSG00000255923
CHRM3-AS1	ENSG00000234601
AC067852.3	ENSG00000267632
AC011199.1	ENSG00000280053

### Sheet: unique.dprog
gname	ensemblID
AC003956.1	ENSG00000268564
AC138904.3	ENSG00000283662
AC092958.1	ENSG00000239922
LINC02257	ENSG00000238042
AL442224.1	ENSG00000231990
AL355601.1	ENSG00000234692
AC090403.1	ENSG00000264151
LRIT3	ENSG00000183423
AC092068.1	ENSG00000267214
AL355987.3	ENSG00000272896
CXCL17	ENSG00000189377
AP000851.1	ENSG00000256916
KDM8	ENSG00000155666
HSPB6	ENSG00000004776
AL136524.1	ENSG00000287734
GABRP	ENSG00000094755
TNIP3	ENSG00000050730
LINC02300	ENSG00000258175
BX088723.1	ENSG00000283546
TYRL	ENSG00000123447
SEPSECS-AS1	ENSG00000281501
AC069439.2	ENSG00000240033
LINC00111	ENSG00000227702
SCNN1A	ENSG00000111319
RASSF1-AS1	ENSG00000281358
SREBF2-AS1	ENSG00000184068
AL355916.2	ENSG00000258926
AP003064.1	ENSG00000255126
AC106895.1	ENSG00000250043
MYADML	ENSG00000239649
LINC02188	ENSG00000261175
TPRG1-AS1	ENSG00000234076
LINC01641	ENSG00000234277
ZGLP1	ENSG00000220201
CPHXL	ENSG00000283755
LINC00866	ENSG00000227356
RFPL1	ENSG00000128250
RAD51	ENSG00000051180
ZFP62	ENSG00000196670
DHH	ENSG00000139549
RNF223	ENSG00000237330
DNAJC4	ENSG00000110011
TSPEAR-AS1	ENSG00000235890
AC093911.1	ENSG00000237477
AC073359.2	ENSG00000243969
UTS2R	ENSG00000181408
SCARNA10	ENSG00000239002
AL139819.1	ENSG00000231188
LINC00355	ENSG00000227674
ACCS	ENSG00000110455
PLEK	ENSG00000115956
AKR1B10	ENSG00000198074
CYP3A43	ENSG00000021461
RNVU1-7	ENSG00000206585
LINC02139	ENSG00000278214
LINC02663	ENSG00000228636
AC121764.2	ENSG00000242568
AC110285.5	ENSG00000274833
SUV39H2	ENSG00000152455
AC015795.1	ENSG00000250751
LINC02162	ENSG00000249830
PTGDS	ENSG00000107317
SLC9B1P1	ENSG00000183704
METTL21C	ENSG00000139780
LINC01818	ENSG00000230645
AC073525.1	ENSG00000257434
AC091685.2	ENSG00000236976
ASPG	ENSG00000166183
AL031674.1	ENSG00000232294
SPATA6L	ENSG00000106686
LINC01242	ENSG00000280683
OR6Y1	ENSG00000197532
EHHADH-AS1	ENSG00000223358
AL137058.1	ENSG00000244471
EVA1A	ENSG00000115363
TAC3	ENSG00000166863
CYP2B6	ENSG00000197408
LINC02146	ENSG00000249490
AC068759.1	ENSG00000237473
AL031291.1	ENSG00000284646
VASH2	ENSG00000143494
LINC02221	ENSG00000250814
LINC01595	ENSG00000259108
AC004112.1	ENSG00000226851
