## Supplementary material for "Dissecting the molecular landscape of Parkinson’s disease and Parkinson’s disease dementia using highly efficient snRNA-seq (HIF-snRNA-seq)": All-tablrs: Table_S10_Summary.xlsx

### Sheet: Sheet1
DEGs considering only braak stages regardless of conditions (Figure 5 and Table S6)
Cell types	PD vs. Ctrl		PDD vs. Ctrl		Late vs. Early
	Early	Late	Early	Late	Total	Up- (late > early)	Down- (early > late)
Astrocyte	289	53	187	79	1092	430	662
Microglia	225	62	218	41	820	429	391
Inhibitory neurons	214	59	320	51	1472	694	778
Excitatory neurons	216	73	484	25	2181	979	1202
Oligodendrocyte	263	94	179	124	1058	491	567
OPC	125	3	69	0	523	247	276
Endothelial	203	18	203	34	772	387	385
Disease progression-related DEGs are separated into two subgroups
Cell types	Early PD		Late PD		Early PDD		Late PDD
	Sub1	Sub2	Sub1	Sub2	Sub1	Sub2	Sub1	Sub2
Astrocyte	57	232	28	25	95	92	30	49
Microglia	25	200	31	31	83	135	21	20
Inhibitory neurons	47	167	16	43	142	178	19	32
Excitatory neurons	54	162	19	54	190	294	10	15
Oligodendrocyte	51	212	32	62	74	105	40	84
OPC	25	100	2	1	30	39	0	0
Endothelial	54	149	15	3	101	102	20	14
